# Age-related late-onset disease heritability patterns and implications for genome-wide association studies

**DOI:** 10.1101/349019

**Authors:** Roman Teo Oliynyk

## Abstract

**Background:** Genome-wide association studies and other computational biology techniques are gradually discovering the causal gene variants that contribute to late-onset human diseases. After more than a decade of genome-wide association study efforts, these can account for only a fraction of the heritability implied by familial studies, the so-called “missing heritability” problem.

**Methods:** Computer simulations of polygenic late-onset diseases in an aging population have quantified the risk allele frequency decrease at older ages caused by individuals with higher polygenic risk scores becoming ill proportionately earlier. This effect is most prominent for diseases characterized by high cumulative incidence and high heritability, examples of which include Alzheimer’s disease, coronary artery disease, cerebral stroke, and type 2 diabetes.

**Results:** The incidence rate for late-onset diseases grows exponentially for decades after early onset ages, guaranteeing that the cohorts used for genome-wide association studies overrepresent older individuals with lower polygenic risk scores, whose disease cases are disproportionately due to environmental causes such as old age itself. This mechanism explains the decline in clinical predictive power with age and the lower discovery power of familial studies of heritability and genome-wide association studies. It also explains the relatively constant-with-age heritability found for late-onset diseases of lower prevalence, exemplified by cancers.

**Conclusions:** For late-onset polygenic diseases showing high cumulative incidence together with high initial heritability, rather than using relatively old age-matched cohorts, study cohorts combining the youngest possible cases with the oldest possible controls may significantly improve the discovery power of genome-wide association studies.
