## Supplementary Data: A zip file containing the simulation executable, the source code, R scripts, batch files, and simulation results. for "Age-related late-onset disease heritability patterns and implications for genome-wide association studies": CommonLow.txt

SNP	Allele1	Allele2Chrom		Pos	EAF	OR	Pvalue
rs10000	C	T	0	0	0.073	1.15	7.1E-10
rs20000	C	T	0	0	0.180	1.15	7.1E-10
rs30000	C	T	0	0	0.286	1.15	7.1E-10
rs40000	C	T	0	0	0.393	1.15	7.1E-10
rs50000	C	T	0	0	0.500	1.15	7.1E-10
rs60000	C	T	0	0	0.073	1.125	7.1E-10
rs70000	C	T	0	0	0.180	1.125	7.1E-10
rs80000	C	T	0	0	0.286	1.125	7.1E-10
rs90000	C	T	0	0	0.393	1.125	7.1E-10
rs100000	C	T	0	0	0.500	1.125	7.1E-10
rs110000	C	T	0	0	0.073	1.100	7.1E-10
rs120000	C	T	0	0	0.180	1.100	7.1E-10
rs130000	C	T	0	0	0.286	1.100	7.1E-10
rs140000	C	T	0	0	0.393	1.100	7.1E-10
rs150000	C	T	0	0	0.500	1.100	7.1E-10
rs160000	C	T	0	0	0.073	1.075	7.1E-10
rs170000	C	T	0	0	0.180	1.075	7.1E-10
rs180000	C	T	0	0	0.286	1.075	7.1E-10
rs190000	C	T	0	0	0.393	1.075	7.1E-10
rs200000	C	T	0	0	0.500	1.075	7.1E-10
rs210000	C	T	0	0	0.073	1.05	7.1E-10
rs220000	C	T	0	0	0.180	1.05	7.1E-10
rs230000	C	T	0	0	0.286	1.05	7.1E-10
rs240000	C	T	0	0	0.393	1.05	7.1E-10
rs250000	C	T	0	0	0.500	1.05	7.1E-10
