## Supplementary Data: A zip file containing the simulation executable, the source code, R scripts, batch files, and simulation results. for "Age-related late-onset disease heritability patterns and implications for genome-wide association studies": RareMedium.txt

SNP	Allele1	Allele2Chrom		Pos	EAF	OR	Pvalue
rs10000	C	T	0	0	0.0146	2.01	7.1E-10
rs20000	C	T	0	0	0.0359	2.01	7.1E-10
rs30000	C	T	0	0	0.0572	2.01	7.1E-10
rs40000	C	T	0	0	0.0785	2.01	7.1E-10
rs50000	C	T	0	0	0.0998	2.01	7.1E-10
rs60000	C	T	0	0	0.0146	1.8275	7.1E-10
rs70000	C	T	0	0	0.0359	1.8275	7.1E-10
rs80000	C	T	0	0	0.0572	1.8275	7.1E-10
rs90000	C	T	0	0	0.0785	1.8275	7.1E-10
rs100000	C	T	0	0	0.0998	1.8275	7.1E-10
rs110000	C	T	0	0	0.0146	1.645	7.1E-10
rs120000	C	T	0	0	0.0359	1.645	7.1E-10
rs130000	C	T	0	0	0.0572	1.645	7.1E-10
rs140000	C	T	0	0	0.0785	1.645	7.1E-10
rs150000	C	T	0	0	0.0998	1.645	7.1E-10
rs160000	C	T	0	0	0.0146	1.4625	7.1E-10
rs170000	C	T	0	0	0.0359	1.4625	7.1E-10
rs180000	C	T	0	0	0.0572	1.4625	7.1E-10
rs190000	C	T	0	0	0.0785	1.4625	7.1E-10
rs200000	C	T	0	0	0.0998	1.4625	7.1E-10
rs210000	C	T	0	0	0.0146	1.28	7.1E-10
rs220000	C	T	0	0	0.0359	1.28	7.1E-10
rs230000	C	T	0	0	0.0572	1.28	7.1E-10
rs240000	C	T	0	0	0.0785	1.28	7.1E-10
rs250000	C	T	0	0	0.0998	1.28	7.1E-10
