## Supplementary Data: A zip file containing the simulation executable, the source code, R scripts, batch files, and simulation results. for "Age-related late-onset disease heritability patterns and implications for genome-wide association studies": SSDeathRateTable.csv

age	men	women
0	0.006322	0.005313
1	0.000396	0.000346
2	0.000282	0.000221
3	0.000212	0.000162
4	0.000186	0.000131
5	0.000162	0.000116
6	0.000144	0.000106
7	0.000129	9.8E-05
8	0.000114	9.1E-05
9	0.0001	8.6E-05
10	9.3E-05	8.4E-05
11	0.000101	8.7E-05
12	0.000136	0.0001
13	0.000205	0.000124
14	0.000299	0.000157
15	0.000401	0.000194
16	0.000505	0.000232
17	0.00062	0.000269
18	0.000747	0.000304
19	0.000879	0.000338
20	0.001019	0.000373
21	0.001151	0.000409
22	0.001252	0.000442
23	0.001309	0.000471
24	0.001335	0.000497
25	0.001349	0.000524
26	0.001369	0.000553
27	0.001391	0.000582
28	0.001422	0.000611
29	0.001459	0.000641
30	0.001498	0.000673
31	0.001536	0.00071
32	0.001576	0.000753
33	0.001616	0.000805
34	0.001661	0.000864
35	0.001716	0.000932
36	0.001782	0.001005
37	0.001854	0.001082
38	0.001931	0.00116
39	0.002018	0.001243
40	0.002123	0.001336
41	0.002252	0.001442
42	0.002413	0.001562
43	0.002611	0.001698
44	0.002845	0.001849
45	0.003109	0.002014
46	0.003402	0.002195
47	0.003736	0.002402
48	0.004114	0.002639
49	0.004533	0.002903
50	0.004987	0.003189
51	0.005473	0.003488
52	0.005997	0.003795
53	0.00656	0.004105
54	0.007159	0.004423
55	0.007803	0.004775
56	0.00848	0.005153
57	0.00917	0.005528
58	0.009863	0.005893
59	0.010572	0.006266
60	0.011354	0.006688
61	0.012202	0.007176
62	0.013061	0.007724
63	0.01392	0.008339
64	0.014819	0.009034
65	0.015826	0.009832
66	0.016986	0.01074
67	0.018295	0.011754
68	0.019776	0.012881
69	0.021448	0.014141
70	0.02338	0.015612
71	0.025549	0.017275
72	0.027885	0.019047
73	0.030374	0.020909
74	0.033099	0.022939
75	0.036254	0.025297
76	0.039882	0.028045
77	0.043879	0.031131
78	0.048256	0.034582
79	0.053123	0.038467
80	0.058711	0.043008
81	0.065081	0.048175
82	0.072139	0.053772
83	0.079912	0.05977
84	0.088529	0.066367
85	0.098148	0.073828
86	0.108902	0.082382
87	0.120886	0.092183
88	0.134149	0.103305
89	0.148699	0.115746
90	0.164525	0.129475
91	0.1816	0.144443
92	0.199884	0.16059
93	0.219331	0.177853
94	0.239886	0.196165
95	0.260269	0.214677
96	0.280109	0.233091
97	0.299013	0.251082
98	0.316578	0.268304
99	0.332406	0.284403
100	0.349027	0.301467
101	0.366478	0.319555
102	0.384802	0.338728
103	0.404042	0.359052
104	0.424244	0.380595
105	0.445456	0.403431
106	0.467729	0.427637
107	0.491116	0.453295
108	0.515671	0.480492
109	0.541455	0.509322
110	0.568528	0.539881
111	0.596954	0.572274
112	0.626802	0.606611
113	0.658142	0.643007
114	0.691049	0.681588
115	0.725602	0.722483
116	0.761882	0.761882
117	0.799976	0.799976
118	0.839975	0.839975
119	0.881973	0.881973
