## Supplementary Data: A zip file containing the simulation executable, the source code, R scripts, batch files, and simulation results. for "Age-related late-onset disease heritability patterns and implications for genome-wide association studies": StillAliveTable.csv

age	men	women
0	100000e-5	100000e-5
1	99368e-5	99469e-5
2	99328e-5	99434e-5
3	99300e-5	99412e-5
4	99279e-5	99396e-5
5	99261e-5	99383e-5
6	99245e-5	99372e-5
7	99231e-5	99361e-5
8	99218e-5	99351e-5
9	99206e-5	99342e-5
10	99197e-5	99334e-5
11	99187e-5	99325e-5
12	99177e-5	99317e-5
13	99164e-5	99307e-5
14	99144e-5	99294e-5
15	99114e-5	99279e-5
16	99074e-5	99260e-5
17	99024e-5	99237e-5
18	98963e-5	99210e-5
19	98889e-5	99180e-5
20	98802e-5	99146e-5
21	98701e-5	99109e-5
22	98588e-5	99069e-5
23	98464e-5	99025e-5
24	98335e-5	98978e-5
25	98204e-5	98929e-5
26	98072e-5	98877e-5
27	97937e-5	98822e-5
28	97801e-5	98765e-5
29	97662e-5	98705e-5
30	97520e-5	98641e-5
31	97373e-5	98575e-5
32	97224e-5	98505e-5
33	97071e-5	98431e-5
34	96914e-5	98351e-5
35	96753e-5	98266e-5
36	96587e-5	98175e-5
37	96415e-5	98076e-5
38	96236e-5	97970e-5
39	96050e-5	97856e-5
40	95856e-5	97735e-5
41	95653e-5	97604e-5
42	95437e-5	97463e-5
43	95207e-5	97311e-5
44	94958e-5	97146e-5
45	94688e-5	96966e-5
46	94394e-5	96771e-5
47	94073e-5	96559e-5
48	93721e-5	96327e-5
49	93336e-5	96072e-5
50	92913e-5	95794e-5
51	92449e-5	95488e-5
52	91943e-5	95155e-5
53	91392e-5	94794e-5
54	90792e-5	94405e-5
55	90142e-5	93987e-5
56	89439e-5	93539e-5
57	88681e-5	93057e-5
58	87867e-5	92542e-5
59	87001e-5	91997e-5
60	86081e-5	91420e-5
61	85104e-5	90809e-5
62	84065e-5	90157e-5
63	82967e-5	89461e-5
64	81812e-5	88715e-5
65	80600e-5	87914e-5
66	79324e-5	87049e-5
67	77977e-5	86114e-5
68	76550e-5	85102e-5
69	75036e-5	84006e-5
70	73427e-5	82818e-5
71	71710e-5	81525e-5
72	69878e-5	80117e-5
73	67930e-5	78591e-5
74	65866e-5	76947e-5
75	63686e-5	75182e-5
76	61377e-5	73280e-5
77	58930e-5	71225e-5
78	56344e-5	69008e-5
79	53625e-5	66621e-5
80	50776e-5	64059e-5
81	47795e-5	61304e-5
82	44685e-5	58350e-5
83	41461e-5	55213e-5
84	38148e-5	51913e-5
85	34771e-5	48467e-5
86	31358e-5	44889e-5
87	27943e-5	41191e-5
88	24565e-5	37394e-5
89	21270e-5	33531e-5
90	18107e-5	29650e-5
91	15128e-5	25811e-5
92	12381e-5	22083e-5
93	9906e-5	18536e-5
94	7733e-5	15240e-5
95	5878e-5	12250e-5
96	4348e-5	9620e-5
97	3130e-5	7378e-5
98	2194e-5	5525e-5
99	1500e-5	4043e-5
100	1001e-5	2893e-5
101	652e-5	2021e-5
102	413e-5	1375e-5
103	254e-5	909e-5
104	151e-5	583e-5
105	87e-5	361e-5
106	48e-5	215e-5
107	26e-5	123e-5
108	13e-5	67e-5
109	6e-5	35e-5
110	3e-5	17e-5
111	1e-5	8e-5
112	1e-5	3e-5
113	0e-5	1e-5
114	0e-5	0e-5
115	0e-5	0e-5
116	0e-5	0e-5
117	0e-5	0e-5
118	0e-5	0e-5
119	0e-5	0e-5
