## Supplementary Data: A zip file containing the simulation executable, the source code, R scripts, batch files, and simulation results. for "Age-related late-onset disease heritability patterns and implications for genome-wide association studies": AlzheimersTwoSDFraction.csv

age	df
59	1.556e-02
60	1.533e-02
61	1.137e-02
62	1.225e-02
63	1.029e-02
64	9.387e-03
65	7.543e-03
66	7.725e-03
67	7.803e-03
68	7.009e-03
69	7.850e-03
70	7.590e-03
71	7.835e-03
72	7.478e-03
73	6.959e-03
74	4.978e-03
75	4.578e-03
76	6.116e-03
77	4.839e-03
78	4.812e-03
79	4.428e-03
80	3.935e-03
81	3.921e-03
82	4.509e-03
83	4.461e-03
84	5.189e-03
85	5.876e-03
86	4.512e-03
87	4.864e-03
88	4.530e-03
89	4.430e-03
90	4.442e-03
91	5.488e-03
92	6.477e-03
93	6.386e-03
94	6.672e-03
95	6.792e-03
96	7.316e-03
97	8.710e-03
98	1.345e-02
99	1.681e-02
100	1.854e-02
