## Supplementary Data: A zip file containing the simulation executable, the source code, R scripts, batch files, and simulation results. for "Age-related late-onset disease heritability patterns and implications for genome-wide association studies": CasesMultipleSameAgeCohortStatisticalPower.csv

age	X1	X2	X3	X4	X5	X6	X7	X8	X9
59	1.000e+00	1.000e+00	1.000e+00	1.000e+00	1.000e+00	1.000e+00	1.000e+00	1.000e+00	1.000e+00
60	1.025e+00	1.018e+00	1.025e+00	1.030e+00	1.028e+00	1.028e+00	1.028e+00	1.025e+00	1.025e+00
61	1.052e+00	1.037e+00	1.051e+00	1.061e+00	1.057e+00	1.056e+00	1.056e+00	1.051e+00	1.050e+00
62	1.080e+00	1.057e+00	1.079e+00	1.092e+00	1.087e+00	1.086e+00	1.086e+00	1.079e+00	1.077e+00
63	1.109e+00	1.079e+00	1.107e+00	1.125e+00	1.119e+00	1.117e+00	1.116e+00	1.108e+00	1.105e+00
64	1.140e+00	1.102e+00	1.137e+00	1.159e+00	1.151e+00	1.149e+00	1.148e+00	1.138e+00	1.133e+00
65	1.172e+00	1.126e+00	1.168e+00	1.194e+00	1.184e+00	1.183e+00	1.180e+00	1.170e+00	1.163e+00
66	1.206e+00	1.153e+00	1.202e+00	1.230e+00	1.219e+00	1.217e+00	1.214e+00	1.204e+00	1.193e+00
67	1.242e+00	1.181e+00	1.236e+00	1.267e+00	1.254e+00	1.253e+00	1.248e+00	1.239e+00	1.224e+00
68	1.280e+00	1.211e+00	1.272e+00	1.305e+00	1.291e+00	1.290e+00	1.284e+00	1.277e+00	1.258e+00
69	1.321e+00	1.243e+00	1.310e+00	1.345e+00	1.329e+00	1.329e+00	1.321e+00	1.317e+00	1.292e+00
70	1.361e+00	1.281e+00	1.348e+00	1.385e+00	1.369e+00	1.371e+00	1.359e+00	1.358e+00	1.326e+00
71	1.404e+00	1.323e+00	1.387e+00	1.427e+00	1.410e+00	1.414e+00	1.398e+00	1.401e+00	1.360e+00
72	1.447e+00	1.366e+00	1.427e+00	1.470e+00	1.453e+00	1.457e+00	1.439e+00	1.445e+00	1.396e+00
73	1.494e+00	1.412e+00	1.467e+00	1.515e+00	1.498e+00	1.499e+00	1.482e+00	1.489e+00	1.432e+00
74	1.542e+00	1.459e+00	1.508e+00	1.560e+00	1.545e+00	1.542e+00	1.527e+00	1.535e+00	1.470e+00
75	1.591e+00	1.505e+00	1.549e+00	1.608e+00	1.594e+00	1.584e+00	1.574e+00	1.580e+00	1.511e+00
76	1.643e+00	1.552e+00	1.591e+00	1.657e+00	1.645e+00	1.627e+00	1.622e+00	1.626e+00	1.555e+00
77	1.695e+00	1.600e+00	1.634e+00	1.706e+00	1.697e+00	1.670e+00	1.671e+00	1.673e+00	1.600e+00
78	1.747e+00	1.649e+00	1.678e+00	1.757e+00	1.749e+00	1.716e+00	1.720e+00	1.721e+00	1.646e+00
79	1.800e+00	1.698e+00	1.724e+00	1.809e+00	1.801e+00	1.762e+00	1.770e+00	1.769e+00	1.694e+00
80	1.853e+00	1.750e+00	1.771e+00	1.862e+00	1.852e+00	1.810e+00	1.819e+00	1.819e+00	1.744e+00
81	1.907e+00	1.803e+00	1.819e+00	1.917e+00	1.903e+00	1.858e+00	1.869e+00	1.868e+00	1.796e+00
82	1.961e+00	1.856e+00	1.868e+00	1.971e+00	1.953e+00	1.908e+00	1.919e+00	1.919e+00	1.849e+00
83	2.016e+00	1.912e+00	1.918e+00	2.027e+00	2.003e+00	1.959e+00	1.970e+00	1.970e+00	1.905e+00
84	2.072e+00	1.969e+00	1.968e+00	2.083e+00	2.052e+00	2.013e+00	2.021e+00	2.022e+00	1.963e+00
85	2.127e+00	2.025e+00	2.018e+00	2.138e+00	2.102e+00	2.066e+00	2.071e+00	2.073e+00	2.018e+00
86	2.185e+00	2.081e+00	2.070e+00	2.194e+00	2.153e+00	2.123e+00	2.124e+00	2.126e+00	2.074e+00
87	2.243e+00	2.137e+00	2.124e+00	2.250e+00	2.206e+00	2.183e+00	2.177e+00	2.180e+00	2.131e+00
88	2.298e+00	2.189e+00	2.172e+00	2.302e+00	2.255e+00	2.238e+00	2.226e+00	2.230e+00	2.182e+00
89	2.356e+00	2.239e+00	2.217e+00	2.355e+00	2.310e+00	2.293e+00	2.277e+00	2.280e+00	2.231e+00
90	2.410e+00	2.285e+00	2.257e+00	2.404e+00	2.360e+00	2.344e+00	2.324e+00	2.324e+00	2.275e+00
91	2.453e+00	2.323e+00	2.285e+00	2.444e+00	2.401e+00	2.379e+00	2.360e+00	2.360e+00	2.308e+00
92	2.491e+00	2.356e+00	2.306e+00	2.479e+00	2.437e+00	2.407e+00	2.391e+00	2.389e+00	2.335e+00
93	2.513e+00	2.373e+00	2.315e+00	2.498e+00	2.456e+00	2.418e+00	2.405e+00	2.404e+00	2.346e+00
94	2.518e+00	2.376e+00	2.314e+00	2.501e+00	2.458e+00	2.412e+00	2.402e+00	2.403e+00	2.343e+00
95	2.510e+00	2.367e+00	2.303e+00	2.491e+00	2.446e+00	2.393e+00	2.387e+00	2.390e+00	2.328e+00
96	2.488e+00	2.344e+00	2.282e+00	2.468e+00	2.421e+00	2.360e+00	2.357e+00	2.363e+00	2.299e+00
97	2.453e+00	2.311e+00	2.252e+00	2.432e+00	2.383e+00	2.314e+00	2.316e+00	2.326e+00	2.260e+00
98	2.407e+00	2.266e+00	2.213e+00	2.385e+00	2.334e+00	2.257e+00	2.263e+00	2.277e+00	2.209e+00
99	2.348e+00	2.210e+00	2.165e+00	2.327e+00	2.272e+00	2.188e+00	2.198e+00	2.217e+00	2.149e+00
100	2.280e+00	2.144e+00	2.109e+00	2.258e+00	2.200e+00	2.111e+00	2.124e+00	2.149e+00	2.080e+00
