## Supplementary Data: A zip file containing the simulation executable, the source code, R scripts, batch files, and simulation results. for "Age-related late-onset disease heritability patterns and implications for genome-wide association studies": CasesMultipleYoungOldCohortStatisticalPower.csv

age	X1	X2	X3	X4	X5	X6	X7	X8	X9
59	1.000e+00	1.000e+00	1.000e+00	1.000e+00	1.000e+00	1.000e+00	1.000e+00	1.000e+00	1.000e+00
60	9.997e-01	9.997e-01	9.998e-01	9.999e-01	9.999e-01	9.998e-01	9.998e-01	9.999e-01	9.998e-01
61	9.991e-01	9.990e-01	9.993e-01	9.994e-01	9.993e-01	9.993e-01	9.992e-01	9.994e-01	9.993e-01
62	9.981e-01	9.979e-01	9.984e-01	9.985e-01	9.984e-01	9.983e-01	9.983e-01	9.985e-01	9.983e-01
63	9.967e-01	9.965e-01	9.970e-01	9.972e-01	9.971e-01	9.970e-01	9.969e-01	9.972e-01	9.969e-01
64	9.949e-01	9.946e-01	9.953e-01	9.955e-01	9.954e-01	9.952e-01	9.951e-01	9.954e-01	9.951e-01
65	9.927e-01	9.924e-01	9.932e-01	9.934e-01	9.932e-01	9.931e-01	9.930e-01	9.933e-01	9.929e-01
66	9.902e-01	9.898e-01	9.907e-01	9.910e-01	9.907e-01	9.905e-01	9.905e-01	9.908e-01	9.902e-01
67	9.871e-01	9.867e-01	9.877e-01	9.881e-01	9.878e-01	9.875e-01	9.875e-01	9.878e-01	9.871e-01
68	9.839e-01	9.835e-01	9.845e-01	9.850e-01	9.846e-01	9.842e-01	9.844e-01	9.846e-01	9.838e-01
69	9.803e-01	9.798e-01	9.809e-01	9.815e-01	9.809e-01	9.806e-01	9.807e-01	9.809e-01	9.800e-01
70	9.763e-01	9.758e-01	9.768e-01	9.775e-01	9.769e-01	9.765e-01	9.767e-01	9.769e-01	9.758e-01
71	9.720e-01	9.714e-01	9.724e-01	9.733e-01	9.725e-01	9.721e-01	9.723e-01	9.725e-01	9.714e-01
72	9.666e-01	9.661e-01	9.671e-01	9.680e-01	9.672e-01	9.668e-01	9.670e-01	9.673e-01	9.659e-01
73	9.607e-01	9.604e-01	9.612e-01	9.622e-01	9.616e-01	9.611e-01	9.612e-01	9.615e-01	9.601e-01
74	9.539e-01	9.539e-01	9.544e-01	9.556e-01	9.551e-01	9.545e-01	9.546e-01	9.549e-01	9.535e-01
75	9.463e-01	9.463e-01	9.467e-01	9.480e-01	9.477e-01	9.469e-01	9.470e-01	9.473e-01	9.459e-01
76	9.381e-01	9.383e-01	9.383e-01	9.400e-01	9.399e-01	9.388e-01	9.388e-01	9.391e-01	9.377e-01
77	9.284e-01	9.287e-01	9.284e-01	9.304e-01	9.305e-01	9.291e-01	9.293e-01	9.294e-01	9.281e-01
78	9.178e-01	9.181e-01	9.175e-01	9.199e-01	9.202e-01	9.186e-01	9.187e-01	9.188e-01	9.174e-01
79	9.061e-01	9.064e-01	9.055e-01	9.082e-01	9.085e-01	9.069e-01	9.069e-01	9.069e-01	9.054e-01
80	8.930e-01	8.934e-01	8.919e-01	8.953e-01	8.954e-01	8.937e-01	8.937e-01	8.937e-01	8.920e-01
81	8.791e-01	8.794e-01	8.774e-01	8.816e-01	8.813e-01	8.796e-01	8.797e-01	8.797e-01	8.778e-01
82	8.634e-01	8.636e-01	8.613e-01	8.661e-01	8.654e-01	8.637e-01	8.639e-01	8.639e-01	8.618e-01
83	8.465e-01	8.464e-01	8.439e-01	8.492e-01	8.481e-01	8.464e-01	8.467e-01	8.467e-01	8.446e-01
84	8.287e-01	8.283e-01	8.256e-01	8.313e-01	8.298e-01	8.281e-01	8.286e-01	8.286e-01	8.267e-01
85	8.092e-01	8.085e-01	8.057e-01	8.119e-01	8.100e-01	8.084e-01	8.090e-01	8.088e-01	8.070e-01
86	7.885e-01	7.874e-01	7.850e-01	7.912e-01	7.891e-01	7.877e-01	7.881e-01	7.880e-01	7.860e-01
87	7.670e-01	7.655e-01	7.637e-01	7.697e-01	7.676e-01	7.665e-01	7.665e-01	7.662e-01	7.643e-01
88	7.443e-01	7.423e-01	7.408e-01	7.469e-01	7.448e-01	7.436e-01	7.435e-01	7.432e-01	7.410e-01
89	7.210e-01	7.182e-01	7.169e-01	7.235e-01	7.215e-01	7.201e-01	7.199e-01	7.194e-01	7.169e-01
90	6.969e-01	6.933e-01	6.921e-01	6.992e-01	6.973e-01	6.957e-01	6.955e-01	6.948e-01	6.921e-01
91	6.719e-01	6.677e-01	6.659e-01	6.742e-01	6.721e-01	6.700e-01	6.700e-01	6.692e-01	6.663e-01
92	6.464e-01	6.419e-01	6.392e-01	6.488e-01	6.465e-01	6.438e-01	6.442e-01	6.433e-01	6.401e-01
93	6.203e-01	6.156e-01	6.122e-01	6.228e-01	6.202e-01	6.170e-01	6.177e-01	6.169e-01	6.135e-01
94	5.939e-01	5.891e-01	5.852e-01	5.965e-01	5.935e-01	5.900e-01	5.907e-01	5.902e-01	5.867e-01
95	5.675e-01	5.627e-01	5.583e-01	5.703e-01	5.669e-01	5.630e-01	5.638e-01	5.636e-01	5.601e-01
96	5.413e-01	5.366e-01	5.318e-01	5.442e-01	5.404e-01	5.361e-01	5.370e-01	5.372e-01	5.337e-01
97	5.155e-01	5.110e-01	5.057e-01	5.184e-01	5.143e-01	5.097e-01	5.106e-01	5.112e-01	5.078e-01
98	4.901e-01	4.859e-01	4.802e-01	4.932e-01	4.887e-01	4.838e-01	4.847e-01	4.858e-01	4.824e-01
99	4.654e-01	4.614e-01	4.555e-01	4.685e-01	4.637e-01	4.586e-01	4.594e-01	4.610e-01	4.577e-01
100	4.414e-01	4.376e-01	4.315e-01	4.444e-01	4.393e-01	4.341e-01	4.348e-01	4.368e-01	4.337e-01
