## Supplementary Data: A zip file containing the simulation executable, the source code, R scripts, batch files, and simulation results. for "Age-related late-onset disease heritability patterns and implications for genome-wide association studies": CasesNeededCohortStatisticalPower.csv

age	X1	X2	X3	X4	X5	X6	X7	X8	X9
59	1.876e+06	4.665e+06	1.978e+07	2.066e+05	4.957e+05	2.104e+06	1.444e+05	3.387e+05	1.465e+06
60	1.900e+06	4.802e+06	1.984e+07	2.132e+05	5.069e+05	2.196e+06	1.480e+05	3.470e+05	1.503e+06
61	1.953e+06	4.925e+06	2.048e+07	2.181e+05	5.227e+05	2.258e+06	1.521e+05	3.554e+05	1.537e+06
62	1.976e+06	5.005e+06	2.096e+07	2.254e+05	5.345e+05	2.336e+06	1.563e+05	3.623e+05	1.584e+06
63	2.041e+06	5.161e+06	2.160e+07	2.319e+05	5.516e+05	2.373e+06	1.609e+05	3.723e+05	1.599e+06
64	2.118e+06	5.219e+06	2.204e+07	2.394e+05	5.706e+05	2.425e+06	1.654e+05	3.835e+05	1.636e+06
65	2.177e+06	5.294e+06	2.305e+07	2.466e+05	5.853e+05	2.508e+06	1.703e+05	3.939e+05	1.695e+06
66	2.256e+06	5.428e+06	2.346e+07	2.540e+05	6.031e+05	2.569e+06	1.754e+05	4.056e+05	1.751e+06
67	2.314e+06	5.529e+06	2.384e+07	2.620e+05	6.215e+05	2.626e+06	1.803e+05	4.179e+05	1.812e+06
68	2.378e+06	5.667e+06	2.486e+07	2.697e+05	6.371e+05	2.730e+06	1.854e+05	4.304e+05	1.852e+06
69	2.436e+06	5.859e+06	2.520e+07	2.778e+05	6.549e+05	2.857e+06	1.903e+05	4.458e+05	1.899e+06
70	2.519e+06	6.024e+06	2.663e+07	2.853e+05	6.774e+05	2.928e+06	1.958e+05	4.589e+05	1.941e+06
71	2.610e+06	6.276e+06	2.736e+07	2.936e+05	6.953e+05	3.023e+06	2.008e+05	4.737e+05	1.982e+06
72	2.692e+06	6.443e+06	2.789e+07	3.032e+05	7.175e+05	3.078e+06	2.068e+05	4.885e+05	2.031e+06
73	2.776e+06	6.677e+06	2.868e+07	3.133e+05	7.376e+05	3.192e+06	2.137e+05	5.025e+05	2.102e+06
74	2.863e+06	6.899e+06	2.955e+07	3.227e+05	7.618e+05	3.262e+06	2.205e+05	5.181e+05	2.152e+06
75	2.951e+06	7.123e+06	2.989e+07	3.320e+05	7.895e+05	3.375e+06	2.270e+05	5.337e+05	2.208e+06
76	3.052e+06	7.328e+06	3.091e+07	3.414e+05	8.131e+05	3.438e+06	2.339e+05	5.494e+05	2.282e+06
77	3.151e+06	7.562e+06	3.196e+07	3.525e+05	8.381e+05	3.540e+06	2.408e+05	5.652e+05	2.336e+06
78	3.246e+06	7.780e+06	3.294e+07	3.629e+05	8.625e+05	3.638e+06	2.477e+05	5.810e+05	2.396e+06
79	3.341e+06	7.987e+06	3.367e+07	3.737e+05	8.911e+05	3.753e+06	2.554e+05	5.975e+05	2.478e+06
80	3.440e+06	8.243e+06	3.475e+07	3.843e+05	9.169e+05	3.844e+06	2.626e+05	6.149e+05	2.555e+06
81	3.548e+06	8.481e+06	3.561e+07	3.959e+05	9.395e+05	3.945e+06	2.692e+05	6.298e+05	2.632e+06
82	3.643e+06	8.759e+06	3.647e+07	4.067e+05	9.680e+05	4.041e+06	2.769e+05	6.472e+05	2.698e+06
83	3.732e+06	9.013e+06	3.730e+07	4.188e+05	9.916e+05	4.168e+06	2.842e+05	6.646e+05	2.775e+06
84	3.851e+06	9.299e+06	3.823e+07	4.298e+05	1.011e+06	4.255e+06	2.909e+05	6.833e+05	2.867e+06
85	3.943e+06	9.569e+06	3.930e+07	4.413e+05	1.036e+06	4.378e+06	2.980e+05	7.009e+05	2.950e+06
86	4.035e+06	9.804e+06	4.034e+07	4.522e+05	1.059e+06	4.499e+06	3.054e+05	7.172e+05	3.031e+06
87	4.158e+06	1.008e+07	4.147e+07	4.641e+05	1.083e+06	4.616e+06	3.126e+05	7.333e+05	3.125e+06
88	4.269e+06	1.031e+07	4.232e+07	4.735e+05	1.113e+06	4.722e+06	3.202e+05	7.484e+05	3.193e+06
89	4.376e+06	1.053e+07	4.340e+07	4.855e+05	1.139e+06	4.854e+06	3.274e+05	7.688e+05	3.260e+06
90	4.470e+06	1.077e+07	4.413e+07	4.956e+05	1.162e+06	4.982e+06	3.344e+05	7.846e+05	3.327e+06
91	4.545e+06	1.097e+07	4.487e+07	5.045e+05	1.184e+06	5.087e+06	3.412e+05	8.001e+05	3.382e+06
92	4.628e+06	1.117e+07	4.541e+07	5.119e+05	1.205e+06	5.151e+06	3.455e+05	8.113e+05	3.403e+06
93	4.677e+06	1.124e+07	4.531e+07	5.179e+05	1.228e+06	5.184e+06	3.484e+05	8.161e+05	3.466e+06
94	4.770e+06	1.122e+07	4.499e+07	5.212e+05	1.229e+06	5.185e+06	3.503e+05	8.198e+05	3.450e+06
95	4.765e+06	1.127e+07	4.509e+07	5.219e+05	1.233e+06	5.134e+06	3.499e+05	8.155e+05	3.450e+06
96	4.675e+06	1.125e+07	4.468e+07	5.189e+05	1.222e+06	5.035e+06	3.456e+05	8.066e+05	3.386e+06
97	4.596e+06	1.107e+07	4.411e+07	5.101e+05	1.193e+06	4.955e+06	3.390e+05	7.959e+05	3.346e+06
98	4.477e+06	1.092e+07	4.348e+07	4.950e+05	1.149e+06	4.829e+06	3.282e+05	7.767e+05	3.263e+06
99	4.303e+06	1.037e+07	4.237e+07	4.787e+05	1.114e+06	4.604e+06	3.146e+05	7.499e+05	3.119e+06
100	4.195e+06	9.860e+06	4.084e+07	4.569e+05	1.070e+06	4.431e+06	3.005e+05	7.087e+05	2.999e+06
