## Supplementary Data: A zip file containing the simulation executable, the source code, R scripts, batch files, and simulation results. for "Age-related late-onset disease heritability patterns and implications for genome-wide association studies": CasesNeededCumulativeStatisticalPower.csv

age	X1	X2	X3	X4	X5	X6	X7	X8	X9
40	1.348e+06	1.743e+06	1.393e+07	1.226e+05	3.042e+05	1.001e+06	1.014e+05	2.122e+05	1.021e+06
41	1.276e+06	1.913e+06	1.189e+07	1.231e+05	3.234e+05	1.186e+06	9.689e+04	2.069e+05	1.090e+06
42	1.292e+06	1.852e+06	1.099e+07	1.210e+05	3.354e+05	1.227e+06	9.786e+04	2.054e+05	9.826e+05
43	1.135e+06	1.751e+06	1.634e+07	1.253e+05	3.418e+05	1.371e+06	9.696e+04	2.049e+05	8.972e+05
44	1.147e+06	2.027e+06	1.445e+07	1.326e+05	3.590e+05	1.332e+06	9.593e+04	2.234e+05	9.074e+05
45	1.172e+06	2.402e+06	1.666e+07	1.379e+05	3.621e+05	1.488e+06	9.831e+04	2.277e+05	9.297e+05
46	1.159e+06	2.609e+06	1.709e+07	1.404e+05	3.749e+05	1.497e+06	1.000e+05	2.286e+05	9.534e+05
47	1.227e+06	2.971e+06	1.750e+07	1.481e+05	3.889e+05	1.561e+06	1.012e+05	2.413e+05	9.706e+05
48	1.247e+06	3.203e+06	1.805e+07	1.521e+05	3.967e+05	1.666e+06	1.033e+05	2.484e+05	9.870e+05
49	1.304e+06	3.391e+06	1.757e+07	1.581e+05	4.057e+05	1.755e+06	1.058e+05	2.521e+05	1.015e+06
50	1.345e+06	3.485e+06	1.648e+07	1.609e+05	4.071e+05	1.695e+06	1.071e+05	2.549e+05	1.069e+06
51	1.406e+06	3.597e+06	1.738e+07	1.624e+05	4.212e+05	1.807e+06	1.109e+05	2.605e+05	1.116e+06
52	1.415e+06	3.733e+06	1.802e+07	1.662e+05	4.155e+05	1.881e+06	1.151e+05	2.649e+05	1.147e+06
53	1.454e+06	3.837e+06	1.691e+07	1.700e+05	4.147e+05	1.802e+06	1.167e+05	2.734e+05	1.201e+06
54	1.507e+06	3.811e+06	1.662e+07	1.741e+05	4.184e+05	1.860e+06	1.196e+05	2.795e+05	1.256e+06
55	1.571e+06	3.792e+06	1.606e+07	1.773e+05	4.376e+05	1.876e+06	1.218e+05	2.886e+05	1.268e+06
56	1.610e+06	3.890e+06	1.674e+07	1.827e+05	4.458e+05	1.880e+06	1.257e+05	2.944e+05	1.287e+06
57	1.649e+06	3.966e+06	1.708e+07	1.893e+05	4.606e+05	1.918e+06	1.302e+05	3.046e+05	1.328e+06
58	1.676e+06	4.017e+06	1.760e+07	1.945e+05	4.694e+05	1.936e+06	1.333e+05	3.108e+05	1.357e+06
59	1.734e+06	4.186e+06	1.764e+07	1.986e+05	4.807e+05	2.002e+06	1.373e+05	3.203e+05	1.379e+06
60	1.781e+06	4.299e+06	1.780e+07	2.042e+05	4.914e+05	2.056e+06	1.412e+05	3.278e+05	1.402e+06
61	1.829e+06	4.421e+06	1.861e+07	2.105e+05	5.029e+05	2.078e+06	1.445e+05	3.363e+05	1.463e+06
62	1.874e+06	4.564e+06	1.917e+07	2.156e+05	5.172e+05	2.141e+06	1.485e+05	3.467e+05	1.506e+06
63	1.919e+06	4.694e+06	1.994e+07	2.203e+05	5.315e+05	2.191e+06	1.513e+05	3.564e+05	1.536e+06
64	1.973e+06	4.873e+06	2.049e+07	2.260e+05	5.443e+05	2.256e+06	1.554e+05	3.657e+05	1.578e+06
65	2.038e+06	5.024e+06	2.066e+07	2.331e+05	5.595e+05	2.330e+06	1.603e+05	3.784e+05	1.618e+06
66	2.106e+06	5.137e+06	2.146e+07	2.403e+05	5.755e+05	2.426e+06	1.651e+05	3.894e+05	1.653e+06
67	2.173e+06	5.230e+06	2.215e+07	2.467e+05	5.923e+05	2.492e+06	1.702e+05	4.012e+05	1.707e+06
68	2.227e+06	5.382e+06	2.248e+07	2.545e+05	6.088e+05	2.550e+06	1.751e+05	4.122e+05	1.746e+06
69	2.298e+06	5.519e+06	2.324e+07	2.627e+05	6.252e+05	2.637e+06	1.805e+05	4.227e+05	1.786e+06
70	2.378e+06	5.716e+06	2.407e+07	2.698e+05	6.412e+05	2.683e+06	1.851e+05	4.358e+05	1.829e+06
71	2.460e+06	5.883e+06	2.478e+07	2.778e+05	6.589e+05	2.765e+06	1.899e+05	4.476e+05	1.882e+06
72	2.544e+06	6.092e+06	2.556e+07	2.865e+05	6.774e+05	2.843e+06	1.954e+05	4.595e+05	1.917e+06
73	2.626e+06	6.290e+06	2.658e+07	2.951e+05	7.000e+05	2.922e+06	2.013e+05	4.737e+05	1.980e+06
74	2.711e+06	6.463e+06	2.742e+07	3.041e+05	7.194e+05	2.995e+06	2.074e+05	4.885e+05	2.040e+06
75	2.794e+06	6.658e+06	2.825e+07	3.127e+05	7.394e+05	3.095e+06	2.137e+05	5.014e+05	2.120e+06
76	2.876e+06	6.858e+06	2.909e+07	3.219e+05	7.619e+05	3.188e+06	2.202e+05	5.159e+05	2.174e+06
77	2.977e+06	7.084e+06	3.019e+07	3.317e+05	7.839e+05	3.279e+06	2.263e+05	5.302e+05	2.237e+06
78	3.062e+06	7.333e+06	3.126e+07	3.417e+05	8.090e+05	3.385e+06	2.330e+05	5.442e+05	2.305e+06
79	3.152e+06	7.529e+06	3.232e+07	3.521e+05	8.328e+05	3.476e+06	2.393e+05	5.599e+05	2.377e+06
80	3.237e+06	7.766e+06	3.317e+07	3.625e+05	8.547e+05	3.565e+06	2.457e+05	5.755e+05	2.435e+06
81	3.322e+06	7.980e+06	3.395e+07	3.720e+05	8.778e+05	3.670e+06	2.518e+05	5.909e+05	2.502e+06
82	3.414e+06	8.200e+06	3.468e+07	3.813e+05	8.996e+05	3.763e+06	2.580e+05	6.056e+05	2.553e+06
83	3.490e+06	8.385e+06	3.557e+07	3.906e+05	9.204e+05	3.838e+06	2.639e+05	6.203e+05	2.607e+06
84	3.560e+06	8.566e+06	3.615e+07	3.996e+05	9.410e+05	3.930e+06	2.694e+05	6.332e+05	2.656e+06
85	3.634e+06	8.789e+06	3.688e+07	4.075e+05	9.590e+05	4.006e+06	2.745e+05	6.462e+05	2.702e+06
86	3.703e+06	8.935e+06	3.744e+07	4.145e+05	9.758e+05	4.075e+06	2.785e+05	6.552e+05	2.731e+06
87	3.761e+06	9.040e+06	3.786e+07	4.206e+05	9.906e+05	4.138e+06	2.821e+05	6.638e+05	2.771e+06
88	3.814e+06	9.160e+06	3.819e+07	4.250e+05	1.001e+06	4.196e+06	2.852e+05	6.708e+05	2.796e+06
89	3.850e+06	9.227e+06	3.849e+07	4.293e+05	1.009e+06	4.247e+06	2.876e+05	6.771e+05	2.816e+06
90	3.878e+06	9.272e+06	3.863e+07	4.315e+05	1.015e+06	4.262e+06	2.891e+05	6.799e+05	2.830e+06
91	3.908e+06	9.320e+06	3.887e+07	4.334e+05	1.019e+06	4.268e+06	2.898e+05	6.814e+05	2.837e+06
92	3.922e+06	9.325e+06	3.885e+07	4.336e+05	1.020e+06	4.276e+06	2.898e+05	6.816e+05	2.839e+06
93	3.917e+06	9.307e+06	3.856e+07	4.326e+05	1.017e+06	4.259e+06	2.886e+05	6.792e+05	2.830e+06
94	3.896e+06	9.257e+06	3.802e+07	4.294e+05	1.010e+06	4.213e+06	2.863e+05	6.735e+05	2.807e+06
95	3.854e+06	9.139e+06	3.736e+07	4.240e+05	9.966e+05	4.154e+06	2.820e+05	6.632e+05	2.759e+06
96	3.778e+06	8.944e+06	3.664e+07	4.152e+05	9.749e+05	4.063e+06	2.755e+05	6.468e+05	2.694e+06
97	3.674e+06	8.684e+06	3.549e+07	4.023e+05	9.435e+05	3.930e+06	2.663e+05	6.255e+05	2.598e+06
98	3.532e+06	8.323e+06	3.411e+07	3.857e+05	9.042e+05	3.772e+06	2.549e+05	5.986e+05	2.489e+06
99	3.349e+06	7.913e+06	3.237e+07	3.658e+05	8.568e+05	3.580e+06	2.408e+05	5.658e+05	2.356e+06
100	3.150e+06	7.412e+06	3.023e+07	3.423e+05	8.036e+05	3.354e+06	2.250e+05	5.299e+05	2.197e+06
