## Supplementary Data: A zip file containing the simulation executable, the source code, R scripts, batch files, and simulation results. for "Age-related late-onset disease heritability patterns and implications for genome-wide association studies": CasesNeededStatisticalPower.csv

age	X1	X2	X3	X4	X5	X6	X7	X8	X9
40	2.493e+06	1.378e+06	8.758e+06	1.040e+05	3.506e+05	9.599e+05	1.082e+05	2.150e+05	9.871e+05
41	1.191e+06	2.175e+06	9.836e+06	1.238e+05	3.514e+05	1.516e+06	9.141e+04	2.002e+05	1.191e+06
42	1.319e+06	1.755e+06	9.700e+06	1.175e+05	3.572e+05	1.302e+06	9.956e+04	2.030e+05	8.351e+05
43	8.919e+05	1.569e+06	5.343e+07	1.349e+05	3.554e+05	1.757e+06	9.516e+04	2.038e+05	7.543e+05
44	1.176e+06	3.017e+06	1.110e+07	1.527e+05	4.056e+05	1.244e+06	9.356e+04	2.790e+05	9.323e+05
45	1.247e+06	4.137e+06	2.588e+07	1.537e+05	3.707e+05	2.072e+06	1.052e+05	2.397e+05	9.941e+05
46	1.121e+06	3.407e+06	1.849e+07	1.483e+05	4.175e+05	1.525e+06	1.055e+05	2.314e+05	1.029e+06
47	1.493e+06	4.846e+06	1.895e+07	1.780e+05	4.399e+05	1.798e+06	1.051e+05	2.908e+05	1.030e+06
48	1.323e+06	4.265e+06	2.015e+07	1.671e+05	4.257e+05	2.129e+06	1.109e+05	2.756e+05	1.048e+06
49	1.553e+06	4.261e+06	1.596e+07	1.840e+05	4.422e+05	2.159e+06	1.162e+05	2.666e+05	1.128e+06
50	1.522e+06	3.894e+06	1.308e+07	1.729e+05	4.129e+05	1.487e+06	1.127e+05	2.667e+05	1.332e+06
51	1.710e+06	4.118e+06	2.196e+07	1.688e+05	4.878e+05	2.404e+06	1.287e+05	2.855e+05	1.347e+06
52	1.452e+06	4.414e+06	2.125e+07	1.840e+05	3.926e+05	2.257e+06	1.362e+05	2.856e+05	1.296e+06
53	1.651e+06	4.357e+06	1.307e+07	1.885e+05	4.122e+05	1.510e+06	1.245e+05	3.167e+05	1.493e+06
54	1.792e+06	3.704e+06	1.539e+07	1.957e+05	4.362e+05	2.167e+06	1.344e+05	3.103e+05	1.564e+06
55	1.939e+06	3.712e+06	1.378e+07	1.936e+05	5.497e+05	1.960e+06	1.331e+05	3.389e+05	1.329e+06
56	1.825e+06	4.430e+06	2.080e+07	2.132e+05	4.890e+05	1.902e+06	1.477e+05	3.252e+05	1.388e+06
57	1.868e+06	4.386e+06	1.897e+07	2.284e+05	5.474e+05	2.128e+06	1.563e+05	3.648e+05	1.565e+06
58	1.827e+06	4.303e+06	2.066e+07	2.245e+05	5.190e+05	2.039e+06	1.511e+05	3.459e+05	1.523e+06
59	2.087e+06	5.253e+06	1.793e+07	2.228e+05	5.477e+05	2.407e+06	1.615e+05	3.776e+05	1.505e+06
60	2.071e+06	4.992e+06	1.877e+07	2.384e+05	5.550e+05	2.381e+06	1.650e+05	3.732e+05	1.538e+06
61	2.129e+06	5.182e+06	2.398e+07	2.501e+05	5.738e+05	2.214e+06	1.652e+05	3.887e+05	1.869e+06
62	2.153e+06	5.489e+06	2.282e+07	2.478e+05	6.086e+05	2.546e+06	1.739e+05	4.135e+05	1.780e+06
63	2.208e+06	5.541e+06	2.521e+07	2.502e+05	6.244e+05	2.512e+06	1.689e+05	4.198e+05	1.727e+06
64	2.330e+06	6.105e+06	2.407e+07	2.633e+05	6.282e+05	2.684e+06	1.826e+05	4.268e+05	1.853e+06
65	2.482e+06	6.053e+06	2.189e+07	2.815e+05	6.627e+05	2.839e+06	1.941e+05	4.662e+05	1.890e+06
66	2.587e+06	5.909e+06	2.715e+07	2.908e+05	6.865e+05	3.124e+06	1.983e+05	4.655e+05	1.895e+06
67	2.653e+06	5.891e+06	2.709e+07	2.918e+05	7.112e+05	2.954e+06	2.066e+05	4.855e+05	2.087e+06
68	2.618e+06	6.483e+06	2.492e+07	3.116e+05	7.280e+05	2.971e+06	2.108e+05	4.921e+05	2.034e+06
69	2.828e+06	6.536e+06	2.897e+07	3.236e+05	7.471e+05	3.291e+06	2.208e+05	4.999e+05	2.077e+06
70	2.991e+06	7.233e+06	3.050e+07	3.248e+05	7.640e+05	3.043e+06	2.200e+05	5.361e+05	2.158e+06
71	3.117e+06	7.210e+06	3.035e+07	3.406e+05	7.981e+05	3.418e+06	2.281e+05	5.413e+05	2.301e+06
72	3.230e+06	7.797e+06	3.193e+07	3.575e+05	8.291e+05	3.477e+06	2.401e+05	5.565e+05	2.219e+06
73	3.321e+06	7.972e+06	3.526e+07	3.679e+05	8.920e+05	3.595e+06	2.518e+05	5.945e+05	2.508e+06
74	3.456e+06	7.997e+06	3.490e+07	3.840e+05	8.918e+05	3.648e+06	2.612e+05	6.188e+05	2.576e+06
75	3.567e+06	8.473e+06	3.592e+07	3.928e+05	9.267e+05	4.019e+06	2.723e+05	6.228e+05	2.848e+06
76	3.675e+06	8.803e+06	3.733e+07	4.119e+05	9.799e+05	4.098e+06	2.828e+05	6.584e+05	2.718e+06
77	4.008e+06	9.402e+06	4.126e+07	4.331e+05	1.014e+06	4.226e+06	2.903e+05	6.808e+05	2.889e+06
78	4.005e+06	1.002e+07	4.279e+07	4.530e+05	1.082e+06	4.546e+06	3.079e+05	7.029e+05	3.059e+06
79	4.234e+06	9.933e+06	4.464e+07	4.741e+05	1.118e+06	4.587e+06	3.160e+05	7.480e+05	3.227e+06
80	4.367e+06	1.078e+07	4.451e+07	4.977e+05	1.147e+06	4.759e+06	3.309e+05	7.802e+05	3.228e+06
81	4.560e+06	1.106e+07	4.581e+07	5.109e+05	1.213e+06	5.156e+06	3.429e+05	8.156e+05	3.468e+06
82	4.881e+06	1.170e+07	4.764e+07	5.354e+05	1.260e+06	5.291e+06	3.608e+05	8.482e+05	3.471e+06
83	4.972e+06	1.197e+07	5.189e+07	5.650e+05	1.320e+06	5.394e+06	3.778e+05	8.962e+05	3.695e+06
84	5.195e+06	1.263e+07	5.142e+07	5.940e+05	1.395e+06	5.881e+06	3.954e+05	9.283e+05	3.839e+06
85	5.581e+06	1.399e+07	5.639e+07	6.203e+05	1.456e+06	6.091e+06	4.156e+05	9.905e+05	4.053e+06
86	5.914e+06	1.404e+07	5.826e+07	6.548e+05	1.542e+06	6.435e+06	4.318e+05	1.013e+06	4.132e+06
87	6.253e+06	1.462e+07	6.103e+07	6.942e+05	1.640e+06	6.862e+06	4.599e+05	1.083e+06	4.571e+06
88	6.721e+06	1.605e+07	6.482e+07	7.307e+05	1.727e+06	7.393e+06	4.928e+05	1.153e+06	4.754e+06
89	7.131e+06	1.684e+07	7.034e+07	7.987e+05	1.846e+06	8.019e+06	5.282e+05	1.252e+06	5.124e+06
90	7.774e+06	1.826e+07	7.545e+07	8.512e+05	2.012e+06	8.305e+06	5.708e+05	1.332e+06	5.583e+06
91	8.765e+06	2.052e+07	8.623e+07	9.472e+05	2.224e+06	9.134e+06	6.246e+05	1.467e+06	6.120e+06
92	9.673e+06	2.246e+07	9.304e+07	1.046e+06	2.475e+06	1.042e+07	6.962e+05	1.641e+06	6.848e+06
93	1.077e+07	2.542e+07	1.006e+08	1.178e+06	2.754e+06	1.142e+07	7.741e+05	1.830e+06	7.638e+06
94	1.222e+07	2.903e+07	1.107e+08	1.322e+06	3.120e+06	1.263e+07	8.781e+05	2.059e+06	8.617e+06
95	1.388e+07	3.241e+07	1.273e+08	1.507e+06	3.514e+06	1.456e+07	9.793e+05	2.297e+06	9.403e+06
96	1.557e+07	3.620e+07	1.514e+08	1.686e+06	3.928e+06	1.635e+07	1.098e+06	2.541e+06	1.068e+07
97	1.767e+07	4.123e+07	1.647e+08	1.879e+06	4.347e+06	1.800e+07	1.214e+06	2.859e+06	1.157e+07
98	1.973e+07	4.512e+07	1.894e+08	2.093e+06	4.886e+06	2.068e+07	1.360e+06	3.195e+06	1.344e+07
99	2.141e+07	5.197e+07	2.093e+08	2.339e+06	5.447e+06	2.316e+07	1.482e+06	3.500e+06	1.477e+07
100	2.476e+07	5.582e+07	2.207e+08	2.559e+06	6.140e+06	2.537e+07	1.661e+06	3.985e+06	1.585e+07
