## Supplementary Data: A zip file containing the simulation executable, the source code, R scripts, batch files, and simulation results. for "Age-related late-onset disease heritability patterns and implications for genome-wide association studies": CasesNeededYoungOldCohortStatisticalPower.csv

age	X1	X2	X3	X4	X5	X6	X7	X8	X9
59	1.857e+06	4.718e+06	1.953e+07	2.064e+05	4.940e+05	2.123e+06	1.441e+05	3.377e+05	1.463e+06
60	1.856e+06	4.716e+06	1.952e+07	2.064e+05	4.939e+05	2.123e+06	1.441e+05	3.376e+05	1.463e+06
61	1.855e+06	4.713e+06	1.951e+07	2.063e+05	4.936e+05	2.122e+06	1.440e+05	3.375e+05	1.462e+06
62	1.853e+06	4.708e+06	1.950e+07	2.061e+05	4.932e+05	2.120e+06	1.439e+05	3.372e+05	1.461e+06
63	1.851e+06	4.701e+06	1.947e+07	2.059e+05	4.925e+05	2.117e+06	1.437e+05	3.367e+05	1.459e+06
64	1.847e+06	4.692e+06	1.944e+07	2.055e+05	4.917e+05	2.113e+06	1.434e+05	3.361e+05	1.456e+06
65	1.843e+06	4.682e+06	1.939e+07	2.051e+05	4.906e+05	2.109e+06	1.431e+05	3.354e+05	1.453e+06
66	1.839e+06	4.670e+06	1.935e+07	2.046e+05	4.894e+05	2.103e+06	1.428e+05	3.346e+05	1.449e+06
67	1.833e+06	4.655e+06	1.929e+07	2.040e+05	4.879e+05	2.097e+06	1.424e+05	3.336e+05	1.444e+06
68	1.827e+06	4.640e+06	1.923e+07	2.033e+05	4.864e+05	2.090e+06	1.419e+05	3.325e+05	1.440e+06
69	1.820e+06	4.622e+06	1.915e+07	2.026e+05	4.845e+05	2.082e+06	1.414e+05	3.312e+05	1.434e+06
70	1.813e+06	4.604e+06	1.907e+07	2.018e+05	4.826e+05	2.073e+06	1.408e+05	3.299e+05	1.428e+06
71	1.805e+06	4.583e+06	1.899e+07	2.009e+05	4.804e+05	2.064e+06	1.402e+05	3.284e+05	1.421e+06
72	1.795e+06	4.558e+06	1.889e+07	1.998e+05	4.778e+05	2.053e+06	1.394e+05	3.266e+05	1.413e+06
73	1.784e+06	4.531e+06	1.877e+07	1.986e+05	4.750e+05	2.041e+06	1.386e+05	3.247e+05	1.405e+06
74	1.771e+06	4.500e+06	1.864e+07	1.973e+05	4.718e+05	2.027e+06	1.376e+05	3.225e+05	1.395e+06
75	1.757e+06	4.465e+06	1.849e+07	1.957e+05	4.681e+05	2.010e+06	1.365e+05	3.199e+05	1.384e+06
76	1.742e+06	4.427e+06	1.832e+07	1.940e+05	4.643e+05	1.993e+06	1.353e+05	3.171e+05	1.372e+06
77	1.724e+06	4.381e+06	1.813e+07	1.921e+05	4.596e+05	1.973e+06	1.340e+05	3.138e+05	1.358e+06
78	1.704e+06	4.332e+06	1.792e+07	1.899e+05	4.546e+05	1.951e+06	1.324e+05	3.103e+05	1.342e+06
79	1.682e+06	4.276e+06	1.768e+07	1.875e+05	4.488e+05	1.926e+06	1.307e+05	3.062e+05	1.325e+06
80	1.658e+06	4.215e+06	1.742e+07	1.848e+05	4.423e+05	1.898e+06	1.288e+05	3.018e+05	1.305e+06
81	1.632e+06	4.149e+06	1.713e+07	1.820e+05	4.353e+05	1.868e+06	1.268e+05	2.971e+05	1.284e+06
82	1.603e+06	4.074e+06	1.682e+07	1.788e+05	4.275e+05	1.834e+06	1.245e+05	2.917e+05	1.261e+06
83	1.572e+06	3.993e+06	1.648e+07	1.753e+05	4.189e+05	1.797e+06	1.221e+05	2.859e+05	1.236e+06
84	1.539e+06	3.908e+06	1.612e+07	1.716e+05	4.099e+05	1.758e+06	1.194e+05	2.798e+05	1.210e+06
85	1.502e+06	3.814e+06	1.573e+07	1.676e+05	4.001e+05	1.716e+06	1.166e+05	2.731e+05	1.181e+06
86	1.464e+06	3.715e+06	1.533e+07	1.633e+05	3.898e+05	1.673e+06	1.136e+05	2.661e+05	1.150e+06
87	1.424e+06	3.612e+06	1.491e+07	1.589e+05	3.792e+05	1.627e+06	1.105e+05	2.587e+05	1.118e+06
88	1.382e+06	3.502e+06	1.447e+07	1.542e+05	3.679e+05	1.579e+06	1.072e+05	2.510e+05	1.084e+06
89	1.339e+06	3.388e+06	1.400e+07	1.493e+05	3.564e+05	1.529e+06	1.038e+05	2.429e+05	1.049e+06
90	1.294e+06	3.271e+06	1.351e+07	1.443e+05	3.445e+05	1.477e+06	1.002e+05	2.346e+05	1.013e+06
91	1.247e+06	3.150e+06	1.300e+07	1.392e+05	3.320e+05	1.423e+06	9.658e+04	2.260e+05	9.749e+05
92	1.200e+06	3.028e+06	1.248e+07	1.339e+05	3.194e+05	1.367e+06	9.286e+04	2.172e+05	9.367e+05
93	1.152e+06	2.904e+06	1.195e+07	1.286e+05	3.064e+05	1.310e+06	8.904e+04	2.083e+05	8.977e+05
94	1.103e+06	2.779e+06	1.143e+07	1.231e+05	2.932e+05	1.253e+06	8.515e+04	1.993e+05	8.585e+05
95	1.054e+06	2.655e+06	1.090e+07	1.177e+05	2.800e+05	1.195e+06	8.126e+04	1.903e+05	8.195e+05
96	1.005e+06	2.532e+06	1.039e+07	1.123e+05	2.669e+05	1.138e+06	7.741e+04	1.814e+05	7.809e+05
97	9.572e+05	2.411e+06	9.875e+06	1.070e+05	2.541e+05	1.082e+06	7.360e+04	1.726e+05	7.430e+05
98	9.101e+05	2.292e+06	9.378e+06	1.018e+05	2.414e+05	1.027e+06	6.986e+04	1.640e+05	7.058e+05
99	8.642e+05	2.177e+06	8.894e+06	9.671e+04	2.290e+05	9.737e+05	6.622e+04	1.557e+05	6.697e+05
100	8.195e+05	2.065e+06	8.425e+06	9.175e+04	2.170e+05	9.218e+05	6.268e+04	1.475e+05	6.346e+05
