## Supplementary Data: A zip file containing the simulation executable, the source code, R scripts, batch files, and simulation results. for "Age-related late-onset disease heritability patterns and implications for genome-wide association studies": CohortHeritabilityAnalysis.csv

Age	PopMean	PopVar	PopSD	CaseMean	CaseVar	CaseSD	CumulativeCaseMean	CumulativeCaseVar	CumulativeCaseSD	Heritability	MeanOR	CaseOR	nControls	nCases	CumIncidence	nIncidence	nLifetimeIncidence	nAbsoluteIncidence
59	-0.021947	12.864	3.5867	7.6433	5.1107	2.2607	0	0	0	0.79634	0.97829	2086.7	1776365555	5123284	0	0	0	0
60	-0.025775	12.842	3.5835	7.5405	5.096	2.2574	0	0	0	0.79606	0.97455	1882.9	1759831712	6037708	0	0	0	0
61	-0.030202	12.816	3.58	7.4372	5.0849	2.255	0	0	0	0.79574	0.97025	1697.9	1742165182	7097699	0	0	0	0
62	-0.03533	12.788	3.576	7.3323	5.0763	2.2531	0	0	0	0.79538	0.96529	1529	1723295120	8323841	0	0	0	0
63	-0.041237	12.756	3.5715	7.2263	5.066	2.2508	0	0	0	0.79496	0.9596	1375.1	1703130782	9739674	0	0	0	0
64	-0.048065	12.719	3.5664	7.1193	5.0597	2.2494	0	0	0	0.7945	0.95307	1235.6	1681556938	11371858	0	0	0	0
65	-0.055932	12.678	3.5606	7.0113	5.0546	2.2482	0	0	0	0.79397	0.9456	1109.1	1658460203	13249270	0	0	0	0
66	-0.064993	12.632	3.5542	6.9022	5.0503	2.2473	0	0	0	0.79338	0.93707	994.49	1633679174	15402205	0	0	0	0
67	-0.075426	12.58	3.5469	6.7919	5.048	2.2468	0	0	0	0.7927	0.92735	890.56	1607059013	17863276	0	0	0	0
68	-0.087413	12.523	3.5387	6.6807	5.0476	2.2467	0	0	0	0.79194	0.9163	796.9	1578450916	20668576	0	0	0	0
69	-0.10119	12.458	3.5296	6.5679	5.0472	2.2466	0	0	0	0.79109	0.90376	711.91	1547686126	23857356	0	0	0	0
70	-0.11699	12.386	3.5193	6.4537	5.0494	2.2471	0	0	0	0.79013	0.88959	635.06	1514607818	27466236	0	0	0	0
71	-0.13508	12.305	3.5079	6.3378	5.0524	2.2478	0	0	0	0.78904	0.87364	565.57	1479038291	31536035	0	0	0	0
72	-0.15585	12.216	3.4951	6.2202	5.0575	2.2489	0	0	0	0.78783	0.85569	502.78	1440827915	36101257	0	0	0	0
73	-0.17958	12.116	3.4808	6.1008	5.0642	2.2504	0	0	0	0.78646	0.83562	446.19	1399791593	41196856	0	0	0	0
74	-0.20667	12.006	3.4649	5.9792	5.0725	2.2522	0	0	0	0.78492	0.81329	395.13	1355791669	46848954	0	0	0	0
75	-0.23753	11.884	3.4473	5.8556	5.0824	2.2544	0	0	0	0.78318	0.78857	349.17	1308707420	53071041	0	0	0	0
76	-0.2727	11.749	3.4277	5.7293	5.0951	2.2572	0	0	0	0.78124	0.76132	307.76	1258435309	59869896	0	0	0	0
77	-0.31268	11.601	3.406	5.6004	5.1091	2.2603	0	0	0	0.77907	0.73149	270.52	1204930463	67223082	0	0	0	0
78	-0.35802	11.438	3.382	5.4684	5.1262	2.2641	0	0	0	0.77662	0.69906	237.09	1148184774	75088814	0	0	0	0
79	-0.40928	11.26	3.3556	5.3331	5.1463	2.2685	0	0	0	0.77389	0.66412	207.08	1088273728	83400806	0	0	0	0
80	-0.46713	11.066	3.3265	5.1939	5.17	2.2738	0	0	0	0.77083	0.6268	180.16	1025344921	92048419	0	0	0	0
81	-0.53227	10.855	3.2947	5.0501	5.1978	2.2799	0	0	0	0.76741	0.58727	156.04	959641904	100900623	0	0	0	0
82	-0.60532	10.626	3.2597	4.9015	5.2311	2.2872	0	0	0	0.76359	0.5459	134.49	891536314	109761075	0	0	0	0
83	-0.68695	10.38	3.2218	4.7469	5.2704	2.2957	0	0	0	0.75933	0.50311	115.22	821501834	118403515	0	0	0	0
84	-0.77781	10.117	3.1807	4.586	5.3174	2.3059	0	0	0	0.75461	0.45941	98.104	750113086	126548149	0	0	0	0
85	-0.87853	9.8369	3.1364	4.4176	5.3737	2.3181	0	0	0	0.74938	0.41539	82.893	678078040	133889871	0	0	0	0
86	-0.98958	9.5421	3.089	4.2409	5.4414	2.3327	0	0	0	0.74362	0.37173	69.467	606230123	140102428	0	0	0	0
87	-1.1115	9.2336	3.0387	4.0554	5.5216	2.3498	0	0	0	0.7373	0.32906	57.709	535503534	144861677	0	0	0	0
88	-1.2445	8.9136	2.9856	3.8613	5.6156	2.3697	0	0	0	0.73042	0.2881	47.529	466856330	147876818	0	0	0	0
89	-1.3891	8.5832	2.9297	3.6594	5.7217	2.392	0	0	0	0.72291	0.24929	38.839	401232910	148900167	0	0	0	0
90	-1.546	8.243	2.8711	3.4506	5.8392	2.4165	0	0	0	0.71474	0.2131	31.518	339532695	147763954	0	0	0	0
91	-1.7154	7.8947	2.8098	3.2359	5.9659	2.4425	0	0	0	0.70586	0.1799	25.43	282524011	144407310	0	0	0	0
92	-1.8981	7.54	2.7459	3.0168	6.099	2.4696	0	0	0	0.69622	0.14985	20.425	230867425	138864694	0	0	0	0
93	-2.0948	7.1802	2.6796	2.7941	6.2361	2.4972	0	0	0	0.68578	0.1231	16.348	185014830	131326471	0	0	0	0
94	-2.3063	6.8211	2.6117	2.5689	6.3781	2.5255	0	0	0	0.67462	0.099632	13.052	145199394	122075288	0	0	0	0
95	-2.5332	6.4665	2.5429	2.3426	6.5271	2.5548	0	0	0	0.6628	0.079406	10.408	111426153	111477375	0	0	0	0
96	-2.7765	6.1215	2.4742	2.1174	6.6859	2.5857	0	0	0	0.65044	0.062255	8.3096	83481518	99961820	0	0	0	0
97	-3.0371	5.7882	2.4059	1.8962	6.8644	2.62	0	0	0	0.6376	0.047974	6.6602	60968844	87980139	0	0	0	0
98	-3.3163	5.4675	2.3383	1.6817	7.0709	2.6591	0	0	0	0.62433	0.036288	5.3748	43330055	75965950	0	0	0	0
99	-3.6152	5.1604	2.2717	1.4772	7.3147	2.7046	0	0	0	0.61068	0.026911	4.3807	29916015	64338889	0	0	0	0
100	-3.9353	4.8639	2.2054	1.2873	7.6009	2.757	0	0	0	0.59652	0.019539	3.6231	20041188	53437831	0	0	0	0
101	-4.277	4.5759	2.1391	1.1155	7.9336	2.8167	0	0	0	0.58175	0.013885	3.051	13004485	43531379	0	0	0	0
102	-4.6411	4.297	2.0729	0.96381	8.3084	2.8824	0	0	0	0.56637	0.0096473	2.6217	8166622	34791519	0	0	0	0
