## Supplementary Data: A zip file containing the simulation executable, the source code, R scripts, batch files, and simulation results. for "Age-related late-onset disease heritability patterns and implications for genome-wide association studies": CohortStatisticalPower.csv

Age	nCases	p0	c0	d0	s0	sd0	p1	c1	d1	s1	sd1	p2	c2	d2	s2	sd2	p3	c3	d3	s3	sd3	p4	c4	d4	s4	sd4	p5	c5	d5	s5	sd5	p6	c6	d6	s6	sd6	p7	c7	d7	s7	sd7	p8	c8	d8	s8	sd8
59	5123284	0.072987	0.078638	-0.0056506	0	0	0.072994	0.07674	-0.0037462	0	0	0.072996	0.074902	-0.0019056	0	0	0.28595	0.30298	-0.017027	0	0	0.28597	0.29746	-0.011492	0	0	0.28598	0.29183	-0.0058434	0	0	0.49994	0.5203	-0.020366	0	0	0.49996	0.51387	-0.013902	0	0	0.49997	0.50697	-0.0070036	0	0
60	6037708	0.072984	0.078598	-0.0056141	0	0	0.072992	0.076684	-0.0036921	0	0	0.072995	0.074898	-0.0019029	0	0	0.28594	0.3027	-0.016761	0	0	0.28596	0.29733	-0.011364	0	0	0.28598	0.2917	-0.00572	0	0	0.49992	0.52004	-0.020117	0	0	0.49996	0.51369	-0.013735	0	0	0.49997	0.50688	-0.0069133	0	0
61	7097699	0.072981	0.078518	-0.0055372	0	0	0.07299	0.076636	-0.0036458	0	0	0.072994	0.074867	-0.0018727	0	0	0.28593	0.3025	-0.016572	0	0	0.28595	0.29715	-0.011191	0	0	0.28598	0.29162	-0.0056401	0	0	0.49991	0.51976	-0.019842	0	0	0.49995	0.51352	-0.013571	0	0	0.49996	0.5068	-0.0068375	0	0
62	8323841	0.072977	0.078482	-0.0055058	0	0	0.072988	0.076604	-0.0036164	0	0	0.072993	0.074845	-0.0018515	0	0	0.28592	0.30222	-0.016301	0	0	0.28595	0.29701	-0.011066	0	0	0.28597	0.29152	-0.0055462	0	0	0.4999	0.51948	-0.019578	0	0	0.49994	0.51338	-0.013441	0	0	0.49996	0.50669	-0.0067339	0	0
63	9739674	0.072972	0.078389	-0.0054169	0	0	0.072984	0.076546	-0.0035613	0	0	0.072991	0.074815	-0.0018237	0	0	0.28591	0.30198	-0.016069	0	0	0.28594	0.29683	-0.010894	0	0	0.28597	0.29147	-0.0055026	0	0	0.49988	0.51918	-0.019293	0	0	0.49993	0.51319	-0.01326	0	0	0.49995	0.50666	-0.0067024	0	0
64	11371858	0.072967	0.078285	-0.0053177	0	0	0.072981	0.076522	-0.0035414	0	0	0.07299	0.074795	-0.0018056	0	0	0.28589	0.30171	-0.015817	0	0	0.28593	0.29664	-0.010711	0	0	0.28596	0.29141	-0.0054427	0	0	0.49987	0.51889	-0.019027	0	0	0.49992	0.51298	-0.013065	0	0	0.49995	0.50657	-0.0066274	0	0
65	13249270	0.072961	0.078205	-0.0052446	0	0	0.072977	0.076493	-0.0035165	0	0	0.072988	0.074753	-0.0017655	0	0	0.28588	0.30146	-0.015583	0	0	0.28592	0.29649	-0.010576	0	0	0.28596	0.29131	-0.0053522	0	0	0.49985	0.5186	-0.018752	0	0	0.4999	0.51279	-0.012892	0	0	0.49994	0.50645	-0.0065095	0	0
66	15402205	0.072954	0.078106	-0.0051526	0	0	0.072972	0.076445	-0.0034729	0	0	0.072986	0.074735	-0.0017499	0	0	0.28586	0.30121	-0.015356	0	0	0.2859	0.29632	-0.010418	0	0	0.28595	0.29124	-0.0052879	0	0	0.49982	0.5183	-0.01848	0	0	0.49989	0.51259	-0.012704	0	0	0.49993	0.50634	-0.0064061	0	0
67	17863276	0.072946	0.078033	-0.005087	0	0	0.072967	0.076408	-0.003441	0	0	0.072982	0.074718	-0.001736	0	0	0.28583	0.30095	-0.01512	0	0	0.28589	0.29615	-0.010263	0	0	0.28594	0.29117	-0.0052301	0	0	0.49979	0.51802	-0.018228	0	0	0.49987	0.51238	-0.012515	0	0	0.49992	0.50622	-0.0062973	0	0
68	20668576	0.072937	0.077955	-0.0050183	0	0	0.07296	0.076359	-0.0033988	0	0	0.072979	0.074679	-0.0016999	0	0	0.28581	0.30071	-0.014901	0	0	0.28587	0.29601	-0.010137	0	0	0.28593	0.29106	-0.0051301	0	0	0.49976	0.51774	-0.017973	0	0	0.49984	0.51218	-0.012332	0	0	0.49991	0.50614	-0.0062285	0	0
69	23857356	0.072927	0.077885	-0.0049582	0	0	0.072954	0.076296	-0.0033424	0	0	0.072975	0.074664	-0.0016884	0	0	0.28578	0.30046	-0.014684	0	0	0.28585	0.29585	-0.0099978	0	0	0.28592	0.29094	-0.0050147	0	0	0.49972	0.51746	-0.01774	0	0	0.49982	0.51194	-0.012118	0	0	0.4999	0.50605	-0.0061501	0	0
70	27466236	0.072915	0.077791	-0.004876	0	0	0.072946	0.076242	-0.0032964	0	0	0.072973	0.074615	-0.0016424	0	0	0.28574	0.30023	-0.014489	0	0	0.28582	0.29565	-0.0098305	0	0	0.28591	0.29087	-0.0049532	0	0	0.49968	0.51717	-0.017488	0	0	0.49979	0.51173	-0.011943	0	0	0.49988	0.50597	-0.0060845	0	0
71	31536035	0.072902	0.077692	-0.0047898	0	0	0.072938	0.076167	-0.0032294	0	0	0.072968	0.074588	-0.0016204	0	0	0.2857	0.29999	-0.014282	0	0	0.2858	0.2955	-0.0097027	0	0	0.2859	0.29077	-0.0048753	0	0	0.49963	0.5169	-0.017272	0	0	0.49976	0.51151	-0.011755	0	0	0.49986	0.50588	-0.0060203	0	0
72	36101257	0.072887	0.077604	-0.0047169	0	0	0.072927	0.076115	-0.0031874	0	0	0.072963	0.074568	-0.001605	0	0	0.28566	0.29971	-0.014054	0	0	0.28577	0.29532	-0.0095517	0	0	0.28588	0.29071	-0.0048315	0	0	0.49958	0.5166	-0.017019	0	0	0.49972	0.5113	-0.011576	0	0	0.49984	0.50579	-0.0059473	0	0
73	41196856	0.072869	0.077514	-0.004645	0	0	0.072916	0.076047	-0.003131	0	0	0.072957	0.074539	-0.0015826	0	0	0.28561	0.29943	-0.013827	0	0	0.28573	0.29515	-0.0094206	0	0	0.28586	0.29061	-0.004744	0	0	0.49952	0.51625	-0.01674	0	0	0.49968	0.51109	-0.011413	0	0	0.49982	0.50567	-0.0058462	0	0
74	46848954	0.072848	0.077422	-0.0045737	0	0	0.072903	0.075984	-0.0030802	0	0	0.07295	0.074509	-0.0015593	0	0	0.28555	0.29917	-0.013624	0	0	0.28569	0.29496	-0.0092698	0	0	0.28584	0.29053	-0.0046928	0	0	0.49944	0.51592	-0.016481	0	0	0.49963	0.51087	-0.01124	0	0	0.4998	0.50558	-0.0057784	0	0
75	53071041	0.072825	0.07733	-0.0045052	0	0	0.072889	0.075921	-0.0030315	0	0	0.072941	0.074492	-0.0015502	0	0	0.28548	0.29891	-0.013431	0	0	0.28565	0.29475	-0.0091058	0	0	0.28582	0.29043	-0.004614	0	0	0.49936	0.5156	-0.016244	0	0	0.49957	0.51065	-0.011075	0	0	0.49977	0.50547	-0.0057039	0	0
76	59869896	0.072799	0.077229	-0.0044299	0	0	0.072871	0.07586	-0.0029888	0	0	0.072932	0.074457	-0.0015245	0	0	0.2854	0.29865	-0.013245	0	0	0.28559	0.29457	-0.0089728	0	0	0.28579	0.29036	-0.004571	0	0	0.49927	0.51527	-0.016003	0	0	0.49951	0.51042	-0.010915	0	0	0.49974	0.50535	-0.0056116	0	0
77	67223082	0.072769	0.077128	-0.0043595	0	0	0.072852	0.075794	-0.0029421	0	0	0.072922	0.074422	-0.0014993	0	0	0.28531	0.29835	-0.013035	0	0	0.28554	0.29437	-0.0088376	0	0	0.28576	0.29027	-0.0045049	0	0	0.49916	0.51493	-0.015772	0	0	0.49944	0.5102	-0.010762	0	0	0.4997	0.50524	-0.0055461	0	0
78	75088814	0.072735	0.07703	-0.0042953	0	0	0.07283	0.075731	-0.0029007	0	0	0.072911	0.074388	-0.0014768	0	0	0.28521	0.29806	-0.012846	0	0	0.28547	0.29418	-0.0087117	0	0	0.28573	0.29017	-0.0044439	0	0	0.49904	0.51459	-0.01555	0	0	0.49935	0.50997	-0.010614	0	0	0.49966	0.50513	-0.0054762	0	0
79	83400806	0.072696	0.07693	-0.0042342	0	0	0.072805	0.075668	-0.0028628	0	0	0.072897	0.074358	-0.0014608	0	0	0.2851	0.29776	-0.012659	0	0	0.2854	0.29397	-0.0085707	0	0	0.28569	0.29006	-0.0043753	0	0	0.4989	0.51422	-0.015312	0	0	0.49926	0.50972	-0.010467	0	0	0.49961	0.50499	-0.0053842	0	0
80	92048419	0.072653	0.076826	-0.0041726	0	0	0.072776	0.075594	-0.002818	0	0	0.072883	0.074321	-0.0014379	0	0	0.28497	0.29746	-0.012484	0	0	0.28531	0.29376	-0.0084495	0	0	0.28564	0.28997	-0.0043232	0	0	0.49875	0.51385	-0.015102	0	0	0.49915	0.50947	-0.010318	0	0	0.49955	0.50486	-0.0053031	0	0
81	100900623	0.072606	0.076714	-0.0041084	0	0	0.072744	0.075522	-0.0027783	0	0	0.072866	0.074287	-0.0014203	0	0	0.28483	0.29713	-0.012299	0	0	0.28521	0.29356	-0.0083472	0	0	0.28559	0.28986	-0.0042674	0	0	0.49857	0.51349	-0.014915	0	0	0.49903	0.50923	-0.010195	0	0	0.4995	0.50472	-0.0052249	0	0
82	109761075	0.072553	0.076607	-0.0040544	0	0	0.072709	0.075443	-0.0027338	0	0	0.072847	0.07425	-0.0014035	0	0	0.28467	0.29681	-0.012136	0	0	0.2851	0.29332	-0.0082232	0	0	0.28554	0.28975	-0.0042167	0	0	0.49838	0.51308	-0.014706	0	0	0.4989	0.50896	-0.010057	0	0	0.49942	0.50458	-0.0051602	0	0
83	118403515	0.072492	0.076498	-0.004006	0	0	0.072669	0.075364	-0.002695	0	0	0.072824	0.074212	-0.0013879	0	0	0.28449	0.29645	-0.011959	0	0	0.28498	0.2931	-0.0081249	0	0	0.28548	0.28963	-0.0041516	0	0	0.49816	0.51268	-0.014517	0	0	0.49875	0.50867	-0.0099242	0	0	0.49935	0.50444	-0.0050882	0	0
84	126548149	0.072425	0.076369	-0.0039435	0	0	0.072625	0.075278	-0.0026531	0	0	0.072802	0.074173	-0.0013708	0	0	0.28429	0.29609	-0.011805	0	0	0.28483	0.29288	-0.0080471	0	0	0.2854	0.28951	-0.0041091	0	0	0.49792	0.51226	-0.014348	0	0	0.49858	0.50837	-0.0097874	0	0	0.49927	0.50427	-0.0050054	0	0
85	133889871	0.072349	0.076246	-0.0038972	0	0	0.072576	0.075191	-0.0026155	0	0	0.072776	0.074128	-0.0013521	0	0	0.28407	0.29572	-0.01165	0	0	0.28468	0.29263	-0.0079493	0	0	0.28533	0.28938	-0.0040507	0	0	0.49764	0.51182	-0.014177	0	0	0.4984	0.50806	-0.0096642	0	0	0.49917	0.5041	-0.0049345	0	0
86	140102428	0.072266	0.076119	-0.0038526	0	0	0.072521	0.075105	-0.002584	0	0	0.072747	0.074081	-0.0013345	0	0	0.28383	0.29533	-0.011508	0	0	0.28451	0.29237	-0.0078624	0	0	0.28524	0.28924	-0.003996	0	0	0.49735	0.51135	-0.014004	0	0	0.4982	0.50775	-0.0095534	0	0	0.49907	0.50394	-0.0048682	0	0
87	144861677	0.072178	0.075973	-0.0037951	0	0	0.072459	0.075008	-0.0025486	0	0	0.072717	0.074033	-0.0013162	0	0	0.28356	0.29492	-0.01136	0	0	0.28433	0.2921	-0.0077752	0	0	0.28515	0.28909	-0.0039451	0	0	0.49702	0.51086	-0.013842	0	0	0.49797	0.50742	-0.0094481	0	0	0.49896	0.50375	-0.004795	0	0
88	147876818	0.072082	0.075827	-0.0037456	0	0	0.072394	0.074914	-0.00252	0	0	0.072682	0.073985	-0.0013029	0	0	0.28326	0.29451	-0.011246	0	0	0.28413	0.2918	-0.0076677	0	0	0.28504	0.28894	-0.0039004	0	0	0.49666	0.51034	-0.013677	0	0	0.49772	0.50707	-0.0093523	0	0	0.49884	0.50358	-0.0047434	0	0
89	148900167	0.071975	0.075675	-0.0036995	0	0	0.07232	0.074813	-0.0024929	0	0	0.072649	0.073936	-0.0012866	0	0	0.28294	0.29405	-0.011107	0	0	0.28392	0.2915	-0.0075798	0	0	0.28494	0.28878	-0.003847	0	0	0.49628	0.5098	-0.013525	0	0	0.49746	0.50669	-0.0092273	0	0	0.4987	0.5034	-0.0046945	0	0
90	147763954	0.071859	0.07552	-0.0036606	0	0	0.072243	0.074708	-0.0024651	0	0	0.072609	0.073885	-0.0012759	0	0	0.2826	0.29359	-0.010993	0	0	0.28369	0.29119	-0.0075043	0	0	0.28482	0.28862	-0.0037975	0	0	0.49586	0.50924	-0.013382	0	0	0.49718	0.50631	-0.0091338	0	0	0.49855	0.5032	-0.0046472	0	0
91	144407310	0.071733	0.075363	-0.00363	0	0	0.07216	0.074603	-0.0024429	0	0	0.072567	0.073832	-0.0012654	0	0	0.28223	0.29312	-0.010896	0	0	0.28343	0.29086	-0.0074343	0	0	0.2847	0.28846	-0.0037581	0	0	0.49541	0.50866	-0.013248	0	0	0.49686	0.50591	-0.0090454	0	0	0.49839	0.503	-0.0046089	0	0
92	138864694	0.071601	0.075199	-0.0035972	0	0	0.072073	0.074494	-0.0024212	0	0	0.072517	0.073775	-0.0012579	0	0	0.28182	0.29264	-0.010817	0	0	0.28316	0.29053	-0.0073701	0	0	0.28456	0.2883	-0.0037347	0	0	0.49492	0.50808	-0.013166	0	0	0.49653	0.50552	-0.0089828	0	0	0.49821	0.50281	-0.0045944	0	0
93	131326471	0.071453	0.075032	-0.0035784	0	0	0.071971	0.074385	-0.0024136	0	0	0.072463	0.073722	-0.0012592	0	0	0.2814	0.29215	-0.010754	0	0	0.28287	0.29017	-0.0073024	0	0	0.2844	0.28812	-0.0037226	0	0	0.49439	0.5075	-0.013111	0	0	0.49616	0.50511	-0.0089562	0	0	0.49804	0.50259	-0.0045526	0	0
94	122075288	0.071308	0.074851	-0.0035435	0	0	0.071863	0.074278	-0.0024154	0	0	0.072404	0.073667	-0.0012637	0	0	0.28094	0.29166	-0.01072	0	0	0.28255	0.28985	-0.0072971	0	0	0.28423	0.28795	-0.0037222	0	0	0.49382	0.50689	-0.013076	0	0	0.49577	0.50471	-0.0089357	0	0	0.49783	0.50239	-0.0045632	0	0
95	111426153	0.07114	0.074685	-0.0035453	0	0	0.071756	0.074166	-0.0024102	0	0	0.072347	0.07361	-0.0012623	0	0	0.28045	0.29116	-0.010712	0	0	0.28221	0.28949	-0.0072864	0	0	0.28405	0.28779	-0.0037407	0	0	0.49321	0.50629	-0.013083	0	0	0.49535	0.50431	-0.0089595	0	0	0.49762	0.50218	-0.0045634	0	0
96	83481518	0.070954	0.074533	-0.003579	0	0	0.071637	0.074049	-0.0024118	0	0	0.07228	0.073548	-0.0012681	0	0	0.27992	0.29066	-0.010743	0	0	0.28185	0.28917	-0.0073191	0	0	0.28385	0.28763	-0.0037772	0	0	0.49253	0.5057	-0.013165	0	0	0.49489	0.5039	-0.0090085	0	0	0.49739	0.50199	-0.0046059	0	0
97	60968844	0.070755	0.074365	-0.0036098	0	0	0.071506	0.073938	-0.0024321	0	0	0.072211	0.073488	-0.0012762	0	0	0.27934	0.29018	-0.010836	0	0	0.28143	0.28883	-0.0074066	0	0	0.28365	0.28746	-0.0038075	0	0	0.49181	0.50511	-0.013292	0	0	0.49442	0.50349	-0.009069	0	0	0.49714	0.50177	-0.0046339	0	0
98	43330055	0.070546	0.074203	-0.0036575	0	0	0.071385	0.073834	-0.0024486	0	0	0.072145	0.073431	-0.0012854	0	0	0.27872	0.28972	-0.011	0	0	0.28097	0.28852	-0.0075474	0	0	0.28343	0.28729	-0.0038571	0	0	0.49104	0.50455	-0.013508	0	0	0.49391	0.50309	-0.0091804	0	0	0.49689	0.50159	-0.004692	0	0
99	29916015	0.070323	0.074053	-0.0037307	0	0	0.071225	0.073737	-0.0025126	0	0	0.072075	0.073377	-0.0013021	0	0	0.27807	0.28926	-0.011185	0	0	0.28055	0.28822	-0.0076649	0	0	0.2832	0.28715	-0.0039503	0	0	0.49021	0.504	-0.013798	0	0	0.49338	0.50272	-0.0093426	0	0	0.49661	0.50141	-0.0047994	0	0
100	20041188	0.070119	0.073898	-0.0037786	0	0	0.071083	0.07366	-0.0025765	0	0	0.071993	0.073319	-0.0013264	0	0	0.27739	0.28884	-0.011449	0	0	0.28011	0.28793	-0.0078206	0	0	0.28297	0.28699	-0.0040267	0	0	0.48935	0.50347	-0.014117	0	0	0.49278	0.50239	-0.0096108	0	0	0.49633	0.50122	-0.0048948	0	0
101	13004485	0.069837	0.073783	-0.0039464	0	0	0.070888	0.073582	-0.0026938	0	0	0.071921	0.073276	-0.0013556	0	0	0.27665	0.28846	-0.01181	0	0	0.27961	0.28768	-0.0080684	0	0	0.28272	0.28689	-0.0041714	0	0	0.48839	0.503	-0.014609	0	0	0.49215	0.50204	-0.0098982	0	0	0.49601	0.50107	-0.0050559	0	0
102	8166622	0.069597	0.073672	-0.0040748	0	0	0.070716	0.073499	-0.0027833	0	0	0.071836	0.073248	-0.0014126	0	0	0.27593	0.2881	-0.012179	0	0	0.27905	0.28745	-0.0083999	0	0	0.28241	0.2868	-0.0043839	0	0	0.48735	0.50263	-0.015278	0	0	0.4915	0.50176	-0.010264	0	0	0.49566	0.50091	-0.0052506	0	0
