## Supplementary Data: A zip file containing the simulation executable, the source code, R scripts, batch files, and simulation results. for "Age-related late-onset disease heritability patterns and implications for genome-wide association studies": FrailtyAnalysis.csv

Age	Heritability	MeanOR	CaseOR	nControls	nCases	nCumIncidence	nIncidence	nLifeIncidence0	nAbsIncidence0	nLifeIncidence5	nAbsIncidence5	nLifeIncidence10	nAbsIncidence10	nLifeIncidence15	nAbsIncidence15
37	0.79817	1.0001	7.9761e+05	1999999999	1	5e-10	5e-10	4.869e-10	4.8691e-10	4.8987e-10	4.8987e-10	4.9237e-10	4.9237e-10	4.9453e-10	4.9453e-10
38	0.79817	1	35769	1999995880	4119	2.06e-06	2.0595e-06	2.0033e-06	2.0028e-06	2.016e-06	2.0155e-06	2.0266e-06	2.0261e-06	2.0359e-06	2.0354e-06
39	0.79816	0.99998	25235	1999986927	8953	6.5365e-06	4.4765e-06	6.3501e-06	4.3468e-06	6.3918e-06	4.3758e-06	6.4263e-06	4.3996e-06	6.4562e-06	4.4203e-06
40	0.79815	0.99991	18623	1999972300	14627	1.385e-05	7.3135e-06	1.3441e-05	7.0907e-06	1.3532e-05	7.1404e-06	1.3607e-05	7.1807e-06	1.3671e-05	7.2153e-06
41	0.79814	0.99981	14730	1999951015	21285	2.4492e-05	1.0643e-05	2.3742e-05	1.0302e-05	2.391e-05	1.0378e-05	2.4045e-05	1.0438e-05	2.4161e-05	1.049e-05
42	0.79813	0.99967	11995	1999921915	29100	3.9042e-05	1.455e-05	3.7802e-05	1.406e-05	3.8079e-05	1.4169e-05	3.83e-05	1.4256e-05	3.8489e-05	1.4328e-05
43	0.79811	0.9995	10752	1999883644	38271	5.8178e-05	1.9136e-05	5.6258e-05	1.8457e-05	5.6687e-05	1.8609e-05	5.7027e-05	1.8728e-05	5.7315e-05	1.8826e-05
44	0.79809	0.99927	9073.5	1999834609	49035	8.2696e-05	2.4519e-05	7.9858e-05	2.3602e-05	8.0494e-05	2.3809e-05	8.0993e-05	2.3967e-05	8.1411e-05	2.4098e-05
45	0.79806	0.999	8055.9	1999772941	61668	0.00011353	3.0837e-05	0.00010947	2.9619e-05	0.00011039	2.9897e-05	0.0001111	3.0106e-05	0.00011169	3.0276e-05
46	0.79802	0.99866	6884.5	1999696447	76494	0.00015178	3.8251e-05	0.00014613	3.6655e-05	0.00014741	3.7026e-05	0.00014839	3.7299e-05	0.0001492	3.7517e-05
47	0.79798	0.99825	6170	1999602554	93893	0.00019872	4.6954e-05	0.000191	4.4879e-05	0.00019277	4.5371e-05	0.00019411	4.5724e-05	0.00019519	4.6002e-05
48	0.79794	0.99776	5342.7	1999488243	114311	0.00025588	5.7167e-05	0.00024548	5.4489e-05	0.0002479	5.5137e-05	0.00024969	5.5592e-05	0.00025113	5.5946e-05
49	0.79788	0.99718	4703.6	1999349971	138272	0.00032501	6.9154e-05	0.00031117	6.5713e-05	0.00031445	6.6567e-05	0.00031682	6.715e-05	0.00031871	6.7598e-05
50	0.79782	0.99648	4184.8	1999183581	166390	0.00040821	8.3222e-05	0.00038996	7.8815e-05	0.00039436	7.9936e-05	0.00039748	8.0686e-05	0.00039993	8.1252e-05
51	0.79775	0.99567	3748.5	1998984197	199384	0.0005079	9.9733e-05	0.00048402	9.4101e-05	0.00048989	9.5571e-05	0.00049398	9.6537e-05	0.00049714	9.7249e-05
52	0.79766	0.9947	3323.3	1998746098	238099	0.00062695	0.00011911	0.00059589	0.00011193	0.00060368	0.00011385	0.00060902	0.00011509	0.00061308	0.00011599
53	0.79756	0.99358	2960.8	1998462572	283526	0.00076871	0.00014185	0.00072851	0.0001327	0.00073881	0.00013521	0.00074575	0.00013682	0.00075093	0.00013794
54	0.79745	0.99226	2644.5	1998125749	336823	0.00093713	0.00016854	0.00088529	0.0001569	0.00089884	0.00016015	0.00090786	0.00016224	0.00091447	0.00016366
55	0.79732	0.99071	2364.8	1997726398	399351	0.0011368	0.00019986	0.0010702	0.00018507	0.0010879	0.00018928	0.0010997	0.00019197	0.0011081	0.00019377
56	0.79717	0.98892	2105.8	1997253695	472703	0.0013732	0.00023662	0.0012878	0.00021784	0.0013109	0.00022326	0.0013261	0.00022675	0.0013368	0.00022904
57	0.797	0.98683	1876.6	1996694949	558746	0.0016525	0.00027976	0.0015434	0.00025595	0.0015735	0.00026288	0.0015932	0.0002674	0.0016068	0.00027033
58	0.7968	0.98441	1678.5	1996035284	659665	0.0019824	0.00033038	0.0018431	0.00030021	0.001882	0.00030907	0.0019076	0.0003149	0.0019249	0.00031865
59	0.79658	0.9816	1495.9	1995257267	778017	0.0023714	0.00038978	0.002194	0.0003516	0.0022442	0.00036286	0.0022772	0.00037039	0.0022994	0.0003752
60	0.79633	0.97835	1327.7	1994340474	916793	0.0028298	0.00045949	0.0026043	0.00041124	0.0026686	0.00042548	0.0027113	0.00043515	0.0027397	0.00044135
61	0.79604	0.9746	1187.2	1993260982	1079492	0.0033695	0.00054128	0.0030833	0.00048039	0.0031655	0.00049832	0.0032206	0.00051071	0.0032569	0.00051869
62	0.79571	0.97026	1061.4	1991990782	1270200	0.0040046	0.00063725	0.0036419	0.0005605	0.0037466	0.00058301	0.0038174	0.00059881	0.0038639	0.0006091
63	0.79534	0.96526	944.85	1990497095	1493687	0.0047515	0.00074985	0.0042925	0.0006532	0.0044252	0.00068138	0.0045161	0.00070147	0.0045758	0.00071472
64	0.79491	0.95951	841.14	1988741577	1755518	0.0056292	0.00088195	0.0050492	0.00076036	0.005217	0.00079556	0.0053332	0.00082103	0.0054099	0.00083806
65	0.79443	0.9529	747.94	1986679405	2062172	0.0066603	0.0010369	0.0059284	0.00088412	0.0061398	0.00092804	0.006288	0.00096018	0.0063864	0.00098201
66	0.79389	0.94533	662.74	1984258215	2421190	0.0078709	0.0012187	0.0069484	0.0010269	0.0072142	0.0010816	0.0074025	0.001122	0.0075286	0.0011499
67	0.79327	0.93664	588.56	1981416884	2841331	0.0092916	0.0014319	0.0081302	0.0011912	0.0084638	0.0012595	0.0087022	0.0013101	0.0088636	0.0013456
68	0.79257	0.92672	521.43	1978084137	3332747	0.010958	0.001682	0.0094974	0.00138	0.0099154	0.0014652	0.010216	0.0015284	0.010422	0.0015735
69	0.79178	0.9154	461.92	1974176953	3907184	0.012912	0.0019752	0.011076	0.0015965	0.0116	0.0017029	0.011979	0.0017818	0.012241	0.0018388
70	0.79088	0.90252	406.35	1969598762	4578191	0.015201	0.002319	0.012897	0.0018441	0.013551	0.0019773	0.014027	0.0020755	0.014361	0.0021474
71	0.78986	0.88789	359.21	1964237411	5361351	0.017881	0.0027221	0.014991	0.0021265	0.01581	0.0022935	0.016407	0.0024158	0.016829	0.002506
72	0.78871	0.87134	315.3	1957962896	6274515	0.021019	0.0031944	0.017395	0.0024475	0.01842	0.0026573	0.019166	0.0028097	0.019699	0.0029225
73	0.7874	0.85267	275.91	1950624858	7338038	0.024688	0.0037478	0.020146	0.0028108	0.02143	0.0030749	0.022362	0.0032647	0.023033	0.0034056
74	0.78592	0.83167	241.82	1942049855	8575003	0.028975	0.004396	0.023287	0.0032206	0.024896	0.0035531	0.026058	0.00379	0.0269	0.0039654
75	0.78424	0.80816	210.53	1932038450	10011405	0.033981	0.0051551	0.026862	0.0036811	0.028876	0.0040994	0.030327	0.0043954	0.031381	0.0046137
76	0.78233	0.78195	182.81	1920362177	11676273	0.039819	0.0060435	0.030915	0.0041962	0.033437	0.0047213	0.035246	0.0050921	0.036562	0.0053636
77	0.78017	0.7529	157.9	1906760487	13601690	0.04662	0.0070829	0.035494	0.0047688	0.038648	0.0054267	0.040903	0.005892	0.042544	0.0062299
78	0.7777	0.72087	135.8	1890937848	15822639	0.054531	0.0082982	0.040643	0.0054002	0.044581	0.0062234	0.047394	0.0068083	0.049435	0.0072286
79	0.77488	0.68581	115.98	1872561224	18376624	0.063719	0.0097183	0.046402	0.006091	0.051312	0.0071196	0.05482	0.0078549	0.057357	0.0083785
80	0.77166	0.64771	98.453	1851258276	21302948	0.074371	0.011376	0.052806	0.0068398	0.058918	0.0081235	0.063291	0.0090466	0.066439	0.0096999
81	0.76798	0.60668	82.869	1826616737	24641539	0.086692	0.013311	0.05988	0.0076427	0.067473	0.0092421	0.072916	0.010399	0.07682	0.011215
82	0.76374	0.56292	69.038	1798185570	28431167	0.10091	0.015565	0.067634	0.0084906	0.077044	0.01048	0.083807	0.011925	0.088645	0.012948
83	0.75887	0.5168	56.846	1765478679	32706891	0.11726	0.018189	0.076059	0.0093704	0.087687	0.011837	0.096072	0.013641	0.10206	0.014923
84	0.75324	0.46878	46.254	1727982134	37496545	0.13601	0.021239	0.085122	0.010266	0.099437	0.013312	0.10981	0.01556	0.11722	0.017166
85	0.74671	0.41952	37.024	1685166055	42816079	0.15742	0.024778	0.094762	0.011158	0.11231	0.014897	0.12509	0.017693	0.13424	0.019704
86	0.73915	0.36985	29.047	1636502421	48663634	0.18175	0.028878	0.10489	0.012019	0.12628	0.016581	0.14199	0.020051	0.15325	0.02256
87	0.73038	0.32071	22.287	1581490129	55012292	0.20925	0.033616	0.11537	0.012816	0.14128	0.018337	0.16051	0.022633	0.17432	0.025756
88	0.72025	0.27312	16.645	1519688480	61801649	0.24016	0.039078	0.12606	0.013508	0.1572	0.020132	0.18062	0.025431	0.1975	0.029308
89	0.70861	0.22815	12.05	1450759846	68928634	0.27462	0.045357	0.13673	0.014051	0.17386	0.021924	0.20222	0.028428	0.22275	0.033229
90	0.69544	0.18676	8.4238	1374521419	76238427	0.31274	0.052551	0.14718	0.014399	0.19103	0.023664	0.22514	0.031595	0.24997	0.037525
91	0.68084	0.14975	5.676	1291004567	83516852	0.3545	0.060761	0.15715	0.014509	0.20841	0.025288	0.24911	0.034887	0.27896	0.042189
92	0.66509	0.1176	3.6964	1200518286	90486281	0.39974	0.07009	0.16641	0.014347	0.22565	0.026721	0.27379	0.038234	0.30942	0.04719
93	0.64856	0.090451	2.345	1103710627	96807659	0.44814	0.080638	0.17475	0.013896	0.24239	0.027874	0.29873	0.041543	0.34092	0.052477
94	0.6315	0.068107	1.4633	1001619022	102091605	0.49919	0.092499	0.18201	0.013154	0.2582	0.028656	0.3234	0.044711	0.37292	0.057974
95	0.61395	0.050156	0.90533	895697702	105921320	0.55215	0.10575	0.18809	0.012147	0.27271	0.028976	0.34725	0.04762	0.40476	0.06358
96	0.59586	0.036084	0.55532	787808844	107888858	0.6061	0.12045	0.19298	0.010918	0.28559	0.028762	0.3697	0.050131	0.43573	0.069161
97	0.57727	0.025342	0.33656	680164949	107643895	0.65992	0.13664	0.19674	0.0095427	0.29661	0.027969	0.39022	0.052091	0.46509	0.074535
98	0.55823	0.017363	0.20129	575214487	104950462	0.71239	0.1543	0.1995	0.008107	0.30565	0.026589	0.40836	0.053337	0.49212	0.079492
99	0.53882	0.011603	0.1186	475471745	99742742	0.76226	0.1734	0.20142	0.0066924	0.31274	0.024659	0.42381	0.053719	0.51623	0.083817
100	0.51918	0.007563	0.068816	383304439	92167306	0.80835	0.19384	0.2027	0.0053724	0.31804	0.022266	0.43644	0.053114	0.53698	0.087289
101	0.49942	0.0048091	0.039313	300706556	82597883	0.84965	0.21549	0.20351	0.0041956	0.32178	0.019532	0.4463	0.051456	0.55417	0.089684
102	0.47969	0.0029858	0.022095	229094675	71611881	0.88545	0.23815	0.20398	0.0031828	0.32428	0.016632	0.45363	0.048747	0.56782	0.090789
103	0.46013	0.0018116	0.012237	169168688	59925987	0.91542	0.26158	0.20425	0.0023385	0.32586	0.013743	0.45879	0.045075	0.57818	0.090419
104	0.4409	0.0010756	0.0066769	120868909	48299779	0.93957	0.28551	0.20439	0.0016603	0.32679	0.011019	0.46223	0.040603	0.58566	0.08845
105	0.42208	0.00062598	0.0035961	83441421	37427488	0.95828	0.30965	0.20446	0.0011364	0.32731	0.008582	0.46438	0.035568	0.59079	0.084847
106	0.40383	0.00035777	0.0019128	55597612	27843809	0.9722	0.33369	0.20449	0.00074747	0.32758	0.006497	0.46564	0.030246	0.59411	0.079681
107	0.38622	0.00020123	0.0010071	35731026	19866586	0.98213	0.35733	0.20451	0.00046989	0.32771	0.0047757	0.46633	0.024956	0.59615	0.073143
108	0.36938	0.00011167	0.00052542	22143351	13587675	0.98893	0.38028	0.20451	0.00028331	0.32777	0.0033997	0.46669	0.01998	0.59732	0.065529
109	0.35336	6.1283e-05	0.00027234	13235316	8908035	0.99338	0.40229	0.20451	0.00016092	0.3278	0.0023393	0.46686	0.015526	0.59795	0.05721
110	0.33824	3.3334e-05	0.00014055	7634667	5600649	0.99618	0.42316	0.20451	8.6748e-05	0.32781	0.001553	0.46694	0.011728	0.59827	0.048606
