## Supplementary Data: A zip file containing the simulation executable, the source code, R scripts, batch files, and simulation results. for "Age-related late-onset disease heritability patterns and implications for genome-wide association studies": HeritabilityAnalysis.csv

Age	PopMean	PopVar	PopSD	CaseMean	CaseVar	CaseSD	CumulativeCaseMean	CumulativeCaseVar	CumulativeCaseSD	Heritability	MeanOR	CaseOR	nControls	nCases	CumIncidence	nIncidence	nLifetimeIncidence	nAbsoluteIncidence
37	5.1727e-05	13.01	3.607	13.589	0	0	0	0	0	0.79817	1.0001	7.9761e+05	1999999999	1	5e-10	5e-10	4.869e-10	4.8691e-10
38	3.0134e-05	13.01	3.6069	10.485	6.6148	2.5719	0	0	0	0.79817	1	35769	1999995880	4119	2.06e-06	2.0595e-06	2.0033e-06	2.0028e-06
39	-1.524e-05	13.01	3.6069	10.136	5.9185	2.4328	0	0	0	0.79816	0.99998	25235	1999986927	8953	6.5365e-06	4.4765e-06	6.3501e-06	4.3468e-06
40	-8.7149e-05	13.009	3.6068	9.8322	5.9422	2.4377	0	0	0	0.79815	0.99991	18623	1999972300	14627	1.385e-05	7.3135e-06	1.3441e-05	7.0907e-06
41	-0.0001893	13.008	3.6067	9.5977	5.6565	2.3783	0	0	0	0.79814	0.99981	14730	1999951015	21285	2.4492e-05	1.0643e-05	2.3742e-05	1.0302e-05
42	-0.00032596	13.007	3.6065	9.3922	5.5281	2.3512	0	0	0	0.79813	0.99967	11995	1999921915	29100	3.9042e-05	1.455e-05	3.7802e-05	1.406e-05
43	-0.00050361	13.005	3.6063	9.2828	5.3382	2.3105	0	0	0	0.79811	0.9995	10752	1999883644	38271	5.8178e-05	1.9136e-05	5.6258e-05	1.8457e-05
44	-0.00072707	13.004	3.606	9.1131	5.285	2.2989	0	0	0	0.79809	0.99927	9073.5	1999834609	49035	8.2696e-05	2.4519e-05	7.9858e-05	2.3602e-05
45	-0.0010045	13.001	3.6057	8.9942	5.2202	2.2848	0	0	0	0.79806	0.999	8055.9	1999772941	61668	0.00011353	3.0837e-05	0.00010947	2.9619e-05
46	-0.0013425	12.999	3.6054	8.837	5.1331	2.2656	0	0	0	0.79802	0.99866	6884.5	1999696447	76494	0.00015178	3.8251e-05	0.00014613	3.6655e-05
47	-0.0017524	12.995	3.6049	8.7274	5.0687	2.2514	0	0	0	0.79798	0.99825	6170	1999602554	93893	0.00019872	4.6954e-05	0.000191	4.4879e-05
48	-0.0022432	12.992	3.6044	8.5835	4.9998	2.236	0	0	0	0.79794	0.99776	5342.7	1999488243	114311	0.00025588	5.7167e-05	0.00024548	5.4489e-05
49	-0.0028282	12.987	3.6038	8.4561	5.0075	2.2378	0	0	0	0.79788	0.99718	4703.6	1999349971	138272	0.00032501	6.9154e-05	0.00031117	6.5713e-05
50	-0.0035225	12.982	3.6031	8.3392	4.9314	2.2207	0	0	0	0.79782	0.99648	4184.8	1999183581	166390	0.00040821	8.3222e-05	0.00038996	7.8815e-05
51	-0.0043436	12.976	3.6022	8.2291	4.8992	2.2134	0	0	0	0.79775	0.99567	3748.5	1998984197	199384	0.0005079	9.9733e-05	0.00048402	9.4101e-05
52	-0.0053101	12.969	3.6013	8.1087	4.8547	2.2033	0	0	0	0.79766	0.9947	3323.3	1998746098	238099	0.00062695	0.00011911	0.00059589	0.00011193
53	-0.0064449	12.961	3.6002	7.9932	4.814	2.1941	0	0	0	0.79756	0.99358	2960.8	1998462572	283526	0.00076871	0.00014185	0.00072851	0.0001327
54	-0.0077743	12.952	3.5989	7.8802	4.7824	2.1869	0	0	0	0.79745	0.99226	2644.5	1998125749	336823	0.00093713	0.00016854	0.00088529	0.0001569
55	-0.0093288	12.942	3.5975	7.7684	4.7387	2.1769	0	0	0	0.79732	0.99071	2364.8	1997726398	399351	0.0011368	0.00019986	0.0010702	0.00018507
56	-0.011142	12.93	3.5958	7.6525	4.7349	2.176	0	0	0	0.79717	0.98892	2105.8	1997253695	472703	0.0013732	0.00023662	0.0012878	0.00021784
57	-0.013254	12.916	3.5939	7.5372	4.6734	2.1618	0	0	0	0.797	0.98683	1876.6	1996694949	558746	0.0016525	0.00027976	0.0015434	0.00025595
58	-0.015713	12.901	3.5917	7.4256	4.6749	2.1621	0	0	0	0.7968	0.98441	1678.5	1996035284	659665	0.0019824	0.00033038	0.0018431	0.00030021
59	-0.01857	12.883	3.5893	7.3105	4.6324	2.1523	0	0	0	0.79658	0.9816	1495.9	1995257267	778017	0.0023714	0.00038978	0.002194	0.0003516
60	-0.021884	12.863	3.5865	7.1912	4.608	2.1466	0	0	0	0.79633	0.97835	1327.7	1994340474	916793	0.0028298	0.00045949	0.0026043	0.00041124
61	-0.02573	12.84	3.5833	7.0793	4.6026	2.1454	0	0	0	0.79604	0.9746	1187.2	1993260982	1079492	0.0033695	0.00054128	0.0030833	0.00048039
62	-0.030189	12.814	3.5797	6.9673	4.573	2.1384	0	0	0	0.79571	0.97026	1061.4	1991990782	1270200	0.0040046	0.00063725	0.0036419	0.0005605
63	-0.035353	12.785	3.5756	6.851	4.5458	2.1321	0	0	0	0.79534	0.96526	944.85	1990497095	1493687	0.0047515	0.00074985	0.0042925	0.0006532
64	-0.041329	12.751	3.5709	6.7348	4.5406	2.1309	0	0	0	0.79491	0.95951	841.14	1988741577	1755518	0.0056292	0.00088195	0.0050492	0.00076036
65	-0.04824	12.714	3.5657	6.6173	4.5237	2.1269	0	0	0	0.79443	0.9529	747.94	1986679405	2062172	0.0066603	0.0010369	0.0059284	0.00088412
66	-0.056226	12.672	3.5597	6.4964	4.5032	2.1221	0	0	0	0.79389	0.94533	662.74	1984258215	2421190	0.0078709	0.0012187	0.0069484	0.0010269
67	-0.065452	12.624	3.553	6.3777	4.4879	2.1185	0	0	0	0.79327	0.93664	588.56	1981416884	2841331	0.0092916	0.0014319	0.0081302	0.0011912
68	-0.076104	12.57	3.5454	6.2566	4.469	2.114	0	0	0	0.79257	0.92672	521.43	1978084137	3332747	0.010958	0.001682	0.0094974	0.00138
69	-0.088397	12.51	3.5369	6.1354	4.4563	2.111	0	0	0	0.79178	0.9154	461.92	1974176953	3907184	0.012912	0.0019752	0.011076	0.0015965
70	-0.10257	12.442	3.5273	6.0072	4.4462	2.1086	0	0	0	0.79088	0.90252	406.35	1969598762	4578191	0.015201	0.002319	0.012897	0.0018441
71	-0.11891	12.366	3.5165	5.8839	4.4346	2.1059	0	0	0	0.78986	0.88789	359.21	1964237411	5361351	0.017881	0.0027221	0.014991	0.0021265
72	-0.13773	12.28	3.5043	5.7535	4.4205	2.1025	0	0	0	0.78871	0.87134	315.3	1957962896	6274515	0.021019	0.0031944	0.017395	0.0024475
73	-0.15939	12.185	3.4907	5.6201	4.4075	2.0994	0	0	0	0.7874	0.85267	275.91	1950624858	7338038	0.024688	0.0037478	0.020146	0.0028108
74	-0.18432	12.078	3.4753	5.4882	4.391	2.0955	0	0	0	0.78592	0.83167	241.82	1942049855	8575003	0.028975	0.004396	0.023287	0.0032206
75	-0.213	11.958	3.458	5.3496	4.379	2.0926	0	0	0	0.78424	0.80816	210.53	1932038450	10011405	0.033981	0.0051551	0.026862	0.0036811
76	-0.24596	11.824	3.4387	5.2084	4.3658	2.0895	0	0	0	0.78233	0.78195	182.81	1920362177	11676273	0.039819	0.0060435	0.030915	0.0041962
77	-0.28382	11.675	3.4169	5.062	4.3483	2.0853	0	0	0	0.78017	0.7529	157.9	1906760487	13601690	0.04662	0.0070829	0.035494	0.0047688
78	-0.32729	11.509	3.3925	4.9112	4.3257	2.0798	0	0	0	0.7777	0.72087	135.8	1890937848	15822639	0.054531	0.0082982	0.040643	0.0054002
79	-0.37715	11.324	3.3651	4.7534	4.2986	2.0733	0	0	0	0.77488	0.68581	115.98	1872561224	18376624	0.063719	0.0097183	0.046402	0.006091
80	-0.43431	11.118	3.3344	4.5896	4.2709	2.0666	0	0	0	0.77166	0.64771	98.453	1851258276	21302948	0.074371	0.011376	0.052806	0.0068398
81	-0.49976	10.889	3.2999	4.4173	4.2357	2.0581	0	0	0	0.76798	0.60668	82.869	1826616737	24641539	0.086692	0.013311	0.05988	0.0076427
82	-0.57461	10.635	3.2611	4.2347	4.1916	2.0473	0	0	0	0.76374	0.56292	69.038	1798185570	28431167	0.10091	0.015565	0.067634	0.0084906
83	-0.66011	10.354	3.2177	4.0403	4.1348	2.0334	0	0	0	0.75887	0.5168	56.846	1765478679	32706891	0.11726	0.018189	0.076059	0.0093704
84	-0.75763	10.042	3.1689	3.8341	4.0676	2.0168	0	0	0	0.75324	0.46878	46.254	1727982134	37496545	0.13601	0.021239	0.085122	0.010266
85	-0.86864	9.6988	3.1143	3.6116	3.9802	1.995	0	0	0	0.74671	0.41952	37.024	1685166055	42816079	0.15742	0.024778	0.094762	0.011158
86	-0.99465	9.3223	3.0532	3.3689	3.8705	1.9673	0	0	0	0.73915	0.36985	29.047	1636502421	48663634	0.18175	0.028878	0.10489	0.012019
87	-1.1372	8.9121	2.9853	3.104	3.7311	1.9316	0	0	0	0.73038	0.32071	22.287	1581490129	55012292	0.20925	0.033616	0.11537	0.012816
88	-1.2978	8.47	2.9103	2.8121	3.5509	1.8844	0	0	0	0.72025	0.27312	16.645	1519688480	61801649	0.24016	0.039078	0.12606	0.013508
89	-1.4778	8.0005	2.8285	2.4891	3.3303	1.8249	0	0	0	0.70861	0.22815	12.05	1450759846	68928634	0.27462	0.045357	0.13673	0.014051
90	-1.6779	7.5121	2.7408	2.1311	3.0597	1.7492	0	0	0	0.69544	0.18676	8.4238	1374521419	76238427	0.31274	0.052551	0.14718	0.014399
91	-1.8988	7.018	2.6492	1.7362	2.739	1.655	0	0	0	0.68084	0.14975	5.676	1291004567	83516852	0.3545	0.060761	0.15715	0.014509
92	-2.1404	6.5334	2.5561	1.3074	2.3933	1.547	0	0	0	0.66509	0.1176	3.6964	1200518286	90486281	0.39974	0.07009	0.16641	0.014347
93	-2.4029	6.0713	2.464	0.8523	2.0602	1.4353	0	0	0	0.64856	0.090451	2.345	1103710627	96807659	0.44814	0.080638	0.17475	0.013896
94	-2.6867	5.6378	2.3744	0.38071	1.7854	1.3362	0	0	0	0.6315	0.068107	1.4633	1001619022	102091605	0.49919	0.092499	0.18201	0.013154
95	-2.9926	5.232	2.2874	-0.099457	1.5845	1.2588	0	0	0	0.61395	0.050156	0.90533	895697702	105921320	0.55215	0.10575	0.18809	0.012147
96	-3.3219	4.8506	2.2024	-0.58822	1.4437	1.2015	0	0	0	0.59586	0.036084	0.55532	787808844	107888858	0.6061	0.12045	0.19298	0.010918
97	-3.6753	4.4925	2.1196	-1.089	1.3383	1.1569	0	0	0	0.57727	0.025342	0.33656	680164949	107643895	0.65992	0.13664	0.19674	0.0095427
98	-4.0534	4.1571	2.0389	-1.603	1.2533	1.1195	0	0	0	0.55823	0.017363	0.20129	575214487	104950462	0.71239	0.1543	0.1995	0.008107
99	-4.4565	3.8438	1.9606	-2.132	1.1842	1.0882	0	0	0	0.53882	0.011603	0.1186	475471745	99742742	0.76226	0.1734	0.20142	0.0066924
100	-4.8845	3.5523	1.8848	-2.6763	1.1251	1.0607	0	0	0	0.51918	0.007563	0.068816	383304439	92167306	0.80835	0.19384	0.2027	0.0053724
101	-5.3372	3.2822	1.8117	-3.2362	1.0726	1.0357	0	0	0	0.49942	0.0048091	0.039313	300706556	82597883	0.84965	0.21549	0.20351	0.0041956
102	-5.8139	3.033	1.7416	-3.8124	1.0276	1.0137	0	0	0	0.47969	0.0029858	0.022095	229094675	71611881	0.88545	0.23815	0.20398	0.0031828
103	-6.3136	2.8039	1.6745	-4.4033	0.98526	0.9926	0	0	0	0.46013	0.0018116	0.012237	169168688	59925987	0.91542	0.26158	0.20425	0.0023385
104	-6.8348	2.5943	1.6107	-5.0091	0.94686	0.97307	0	0	0	0.4409	0.0010756	0.0066769	120868909	48299779	0.93957	0.28551	0.20439	0.0016603
105	-7.3762	2.4027	1.5501	-5.6279	0.9113	0.95462	0	0	0	0.42208	0.00062598	0.0035961	83441421	37427488	0.95828	0.30965	0.20446	0.0011364
106	-7.9356	2.2285	1.4928	-6.2592	0.87802	0.93703	0	0	0	0.40383	0.00035777	0.0019128	55597612	27843809	0.9722	0.33369	0.20449	0.00074747
107	-8.5111	2.0701	1.4388	-6.9007	0.84673	0.92018	0	0	0	0.38622	0.00020123	0.0010071	35731026	19866586	0.98213	0.35733	0.20451	0.00046989
108	-9.1	1.927	1.3882	-7.5513	0.81693	0.90384	0	0	0	0.36938	0.00011167	0.00052542	22143351	13587675	0.98893	0.38028	0.20451	0.00028331
109	-9.7	1.7978	1.3408	-8.2084	0.78935	0.88845	0	0	0	0.35336	6.1283e-05	0.00027234	13235316	8908035	0.99338	0.40229	0.20451	0.00016092
110	-10.309	1.6815	1.2967	-8.87	0.76184	0.87284	0	0	0	0.33824	3.3334e-05	0.00014055	7634667	5600649	0.99618	0.42316	0.20451	8.6748e-05
