## Supplementary Data: A zip file containing the simulation executable, the source code, R scripts, batch files, and simulation results. for "Age-related late-onset disease heritability patterns and implications for genome-wide association studies": StatisticalPower.csv

Age	nCases	p0	c0	d0	s0	sd0	p1	c1	d1	s1	sd1	p2	c2	d2	s2	sd2	p3	c3	d3	s3	sd3	p4	c4	d4	s4	sd4	p5	c5	d5	s5	sd5	p6	c6	d6	s6	sd6	p7	c7	d7	s7	sd7	p8	c8	d8	s8	sd8
37	1	0.073003	0	0.073003	0	0	0.073005	0	0.073005	0	0	0.073	0.33333	-0.26033	0.33333	-0.26033	0.286	0.16667	0.11933	0.16667	0.11933	0.286	0.5	-0.214	0.5	-0.214	0.286	0.16667	0.11933	0.16667	0.11933	0.49999	0.5	-8.0901e-06	0.5	-8.0901e-06	0.50001	0.66667	-0.16666	0.66667	-0.16666	0.49999	0.5	-8.2631e-06	0.5	-8.2631e-06
38	4119	0.073003	0.080481	-0.0074775	0.080461	-0.007458	0.073005	0.0787	-0.0056954	0.078681	-0.0056763	0.073	0.07518	-0.0021798	0.075243	-0.0022425	0.286	0.30918	-0.023178	0.30914	-0.023144	0.286	0.29874	-0.012739	0.29879	-0.012788	0.286	0.29291	-0.0069131	0.29288	-0.0068824	0.49999	0.5299	-0.02991	0.52989	-0.029903	0.50001	0.51525	-0.015248	0.51529	-0.015285	0.49999	0.50874	-0.0087483	0.50874	-0.0087461
39	8953	0.073003	0.082188	-0.0091853	0.081644	-0.008641	0.073005	0.078093	-0.0050881	0.078278	-0.0052734	0.073	0.074314	-0.0013138	0.074607	-0.0016065	0.286	0.30453	-0.018536	0.30599	-0.019988	0.286	0.30318	-0.017177	0.30179	-0.015794	0.286	0.29491	-0.0089127	0.29427	-0.0082728	0.49999	0.52297	-0.02298	0.52515	-0.025162	0.50001	0.5188	-0.018795	0.5177	-0.017689	0.49999	0.50799	-0.0079945	0.50822	-0.0082314
40	14627	0.073003	0.077904	-0.0049008	0.079669	-0.006666	0.073005	0.079898	-0.006893	0.079134	-0.0061287	0.073	0.075864	-0.0028641	0.075271	-0.0022706	0.286	0.31	-0.023999	0.3081	-0.022106	0.286	0.29966	-0.013664	0.30067	-0.01467	0.286	0.29465	-0.0086514	0.29447	-0.0084728	0.49999	0.52352	-0.023527	0.52429	-0.024298	0.50001	0.51746	-0.01745	0.51757	-0.017563	0.49999	0.50852	-0.0085314	0.50838	-0.0083898
41	21285	0.073003	0.080096	-0.0070925	0.079854	-0.0068514	0.073005	0.07849	-0.0054855	0.078854	-0.0058492	0.073	0.075703	-0.0027026	0.075458	-0.0024583	0.286	0.30799	-0.021996	0.30806	-0.022059	0.286	0.29965	-0.013649	0.30022	-0.014226	0.286	0.29288	-0.0068846	0.29378	-0.0077827	0.49999	0.52559	-0.025598	0.52485	-0.024863	0.50001	0.51809	-0.018082	0.51779	-0.017788	0.49999	0.50776	-0.0077682	0.50811	-0.0081198
42	29100	0.073003	0.079742	-0.0067393	0.079813	-0.0068097	0.073005	0.079112	-0.0061075	0.07895	-0.0059455	0.073	0.075722	-0.0027215	0.075557	-0.0025564	0.286	0.30857	-0.022576	0.30825	-0.022252	0.286	0.29954	-0.013538	0.29997	-0.01397	0.286	0.29342	-0.0074274	0.29365	-0.0076504	0.49999	0.52452	-0.024528	0.52473	-0.024739	0.50001	0.51796	-0.017955	0.51786	-0.017851	0.49999	0.50927	-0.0092755	0.50854	-0.0085506
43	38271	0.073003	0.081197	-0.0081945	0.080268	-0.0072653	0.073005	0.079464	-0.0064594	0.079119	-0.0061146	0.073	0.07416	-0.0011596	0.075097	-0.002097	0.286	0.30707	-0.021071	0.30786	-0.021864	0.286	0.29957	-0.013572	0.29984	-0.013839	0.286	0.29239	-0.0063954	0.29324	-0.0072377	0.49999	0.52508	-0.025089	0.52484	-0.024854	0.50001	0.51793	-0.017924	0.51788	-0.017875	0.49999	0.50975	-0.0097594	0.50894	-0.0089483
44	49035	0.073003	0.08014	-0.0071374	0.08023	-0.0072275	0.073005	0.077662	-0.0046577	0.078687	-0.0056828	0.073	0.075545	-0.0025446	0.07523	-0.0022298	0.286	0.3058	-0.019802	0.30725	-0.021253	0.286	0.2987	-0.012704	0.2995	-0.013503	0.286	0.2936	-0.0075992	0.29334	-0.007345	0.49999	0.52529	-0.025302	0.52498	-0.024987	0.50001	0.51532	-0.015317	0.51712	-0.017117	0.49999	0.50877	-0.0087782	0.50889	-0.008898
45	61668	0.073002	0.079933	-0.006931	0.08015	-0.0071471	0.073004	0.076982	-0.0039777	0.078224	-0.0052198	0.073	0.074666	-0.001666	0.075077	-0.0020767	0.286	0.30574	-0.01974	0.30684	-0.020842	0.286	0.29929	-0.013288	0.29944	-0.013445	0.286	0.29189	-0.0058885	0.29295	-0.0069496	0.49999	0.52385	-0.023864	0.52467	-0.024683	0.5	0.51653	-0.016527	0.51696	-0.016957	0.49999	0.50849	-0.008501	0.50878	-0.0087904
46	76494	0.073002	0.080311	-0.0073092	0.08019	-0.0071882	0.073004	0.077387	-0.0043831	0.078013	-0.0050091	0.073	0.074971	-0.0019711	0.07505	-0.0020501	0.286	0.30609	-0.020094	0.30665	-0.020654	0.286	0.29852	-0.012521	0.29921	-0.013213	0.286	0.29286	-0.0068628	0.29292	-0.0069279	0.49999	0.52381	-0.023822	0.52445	-0.024467	0.5	0.51682	-0.016821	0.51693	-0.016923	0.49999	0.50834	-0.0083545	0.50867	-0.0086808
47	93893	0.073002	0.079335	-0.0063332	0.079988	-0.0069864	0.073004	0.076679	-0.0036754	0.077698	-0.0046941	0.073	0.074947	-0.0019472	0.075026	-0.0020259	0.28599	0.30434	-0.018341	0.3061	-0.020108	0.286	0.29819	-0.012198	0.29897	-0.012973	0.286	0.29232	-0.0063203	0.29278	-0.0067846	0.49999	0.52386	-0.023877	0.52432	-0.024328	0.5	0.51501	-0.015003	0.51647	-0.01647	0.49999	0.50834	-0.0083528	0.50859	-0.0086036
48	114311	0.073001	0.07973	-0.0067284	0.079931	-0.0069291	0.073004	0.076922	-0.0039179	0.077525	-0.0045209	0.073	0.074888	-0.0018881	0.074995	-0.0019952	0.28599	0.30493	-0.018933	0.30584	-0.019847	0.286	0.2984	-0.012401	0.29884	-0.012846	0.286	0.2918	-0.0058086	0.29256	-0.0065668	0.49999	0.52322	-0.023235	0.52407	-0.024085	0.5	0.51541	-0.015412	0.51624	-0.016234	0.49999	0.50827	-0.0082803	0.50852	-0.0085317
49	138272	0.073001	0.079211	-0.00621	0.079777	-0.0067765	0.073004	0.076923	-0.0039197	0.077397	-0.0043933	0.073	0.075121	-0.0021217	0.075022	-0.0020222	0.28599	0.30403	-0.01804	0.30546	-0.019463	0.28599	0.29816	-0.012166	0.2987	-0.012702	0.286	0.29176	-0.0057685	0.29239	-0.0063973	0.49998	0.52269	-0.022702	0.52378	-0.023792	0.5	0.51567	-0.015671	0.51612	-0.016115	0.49999	0.50797	-0.0079808	0.5084	-0.008415
50	166390	0.073	0.079274	-0.0062731	0.079675	-0.0066743	0.073003	0.077103	-0.0040998	0.077337	-0.0043337	0.072999	0.075343	-0.0023437	0.075087	-0.0020879	0.28599	0.3046	-0.018614	0.30528	-0.019291	0.28599	0.29858	-0.012591	0.29867	-0.01268	0.286	0.29295	-0.0069511	0.29251	-0.0065107	0.49998	0.52304	-0.023058	0.52363	-0.023644	0.5	0.51567	-0.015666	0.51602	-0.016025	0.49999	0.50733	-0.0073428	0.50819	-0.0081969
51	199384	0.073	0.078917	-0.0059174	0.079526	-0.0065262	0.073003	0.07699	-0.0039868	0.077269	-0.0042659	0.072999	0.074808	-0.0018087	0.075032	-0.0020332	0.28599	0.30482	-0.018836	0.30519	-0.019204	0.28599	0.29758	-0.011584	0.29846	-0.012466	0.28599	0.29146	-0.0054672	0.2923	-0.0063063	0.49998	0.52155	-0.021571	0.52322	-0.023239	0.5	0.51514	-0.015143	0.51585	-0.015853	0.49999	0.50729	-0.0073023	0.50801	-0.0080219
52	238099	0.072999	0.079421	-0.0064216	0.079506	-0.006507	0.073002	0.076853	-0.0038508	0.07719	-0.0041875	0.072999	0.074838	-0.0018389	0.074995	-0.0019965	0.28599	0.30403	-0.018043	0.30497	-0.018985	0.28599	0.2989	-0.012913	0.29854	-0.012552	0.28599	0.29164	-0.0056424	0.29217	-0.0061808	0.49998	0.52095	-0.020967	0.52279	-0.02281	0.5	0.51514	-0.015139	0.51572	-0.015719	0.49999	0.50743	-0.0074464	0.5079	-0.0079134
53	283526	0.072998	0.07902	-0.0060221	0.079417	-0.0064183	0.073002	0.076878	-0.0038759	0.077132	-0.0041305	0.072999	0.075343	-0.0023442	0.07506	-0.0020609	0.28598	0.30381	-0.017824	0.30476	-0.018773	0.28599	0.29859	-0.012601	0.29855	-0.012563	0.28599	0.29289	-0.0068972	0.29231	-0.0063137	0.49997	0.52191	-0.021936	0.52263	-0.022651	0.49999	0.51437	-0.014376	0.51547	-0.015473	0.49999	0.50692	-0.0069371	0.50772	-0.0077341
54	336823	0.072997	0.078779	-0.0057815	0.079302	-0.0063046	0.073001	0.077205	-0.0042041	0.077145	-0.0041443	0.072998	0.075159	-0.0021604	0.075077	-0.0020791	0.28598	0.30348	-0.017496	0.30453	-0.018546	0.28599	0.29824	-0.012251	0.2985	-0.012508	0.28599	0.29175	-0.0057581	0.29221	-0.0062147	0.49997	0.52108	-0.021108	0.52235	-0.022377	0.49999	0.51452	-0.014525	0.5153	-0.015305	0.49998	0.50676	-0.0067766	0.50755	-0.007563
55	399351	0.072996	0.078553	-0.0055571	0.07917	-0.0061742	0.073	0.0772	-0.0041996	0.077155	-0.0041547	0.072998	0.075281	-0.0022835	0.075113	-0.0021154	0.28598	0.30357	-0.017589	0.30436	-0.018381	0.28598	0.2969	-0.010913	0.29821	-0.01223	0.28599	0.29205	-0.0060547	0.29218	-0.0061876	0.49997	0.52118	-0.021212	0.52214	-0.022176	0.49999	0.51389	-0.013897	0.51505	-0.01506	0.49998	0.50733	-0.0073516	0.50751	-0.0075271
56	472703	0.072995	0.078723	-0.005728	0.079093	-0.0060985	0.072999	0.076844	-0.0038442	0.077101	-0.004102	0.072997	0.074856	-0.0018586	0.075069	-0.0020715	0.28597	0.30273	-0.016761	0.30408	-0.018105	0.28598	0.29755	-0.01157	0.2981	-0.012118	0.28599	0.29214	-0.0061461	0.29217	-0.0061816	0.49996	0.5201	-0.020136	0.52179	-0.021828	0.49999	0.51417	-0.014188	0.5149	-0.014912	0.49998	0.50718	-0.0071946	0.50745	-0.0074713
57	558746	0.072993	0.078655	-0.0056615	0.079019	-0.006026	0.072998	0.076862	-0.0038634	0.077061	-0.0040626	0.072997	0.074943	-0.001946	0.075048	-0.0020508	0.28597	0.30216	-0.016194	0.30376	-0.017786	0.28598	0.29692	-0.010936	0.2979	-0.011921	0.28599	0.2918	-0.0058097	0.29211	-0.0061201	0.49996	0.51953	-0.019577	0.52141	-0.021452	0.49998	0.51338	-0.013396	0.51464	-0.014659	0.49998	0.50675	-0.0067742	0.50733	-0.007355
58	659665	0.072991	0.078716	-0.0057251	0.078969	-0.0059775	0.072997	0.076897	-0.0039001	0.077034	-0.0040366	0.072996	0.074861	-0.0018647	0.075017	-0.0020203	0.28596	0.3023	-0.016332	0.30351	-0.017548	0.28598	0.29721	-0.011231	0.29778	-0.011809	0.28599	0.29192	-0.0059354	0.29208	-0.006091	0.49995	0.51986	-0.019909	0.52115	-0.021201	0.49998	0.51373	-0.013756	0.51449	-0.014513	0.49998	0.50684	-0.0068673	0.50725	-0.0072757
59	778017	0.072989	0.078347	-0.0053574	0.078867	-0.0058775	0.072996	0.076526	-0.0035299	0.07695	-0.0039547	0.072995	0.074997	-0.0020018	0.075013	-0.0020179	0.28596	0.30235	-0.016397	0.30332	-0.017365	0.28597	0.2969	-0.010932	0.29764	-0.011669	0.28598	0.29145	-0.0054633	0.29197	-0.0059898	0.49994	0.5192	-0.019256	0.52083	-0.020888	0.49997	0.51314	-0.013166	0.51427	-0.014296	0.49997	0.50688	-0.00691	0.50719	-0.007218
60	916793	0.072987	0.078364	-0.0053773	0.078785	-0.0057986	0.072994	0.076615	-0.003621	0.076896	-0.003902	0.072995	0.074951	-0.0019566	0.075003	-0.0020088	0.28595	0.3018	-0.015851	0.30308	-0.017126	0.28597	0.29683	-0.01086	0.29751	-0.011542	0.28598	0.29147	-0.0054931	0.29189	-0.0059115	0.49993	0.51899	-0.019053	0.52053	-0.020598	0.49997	0.51321	-0.013244	0.5141	-0.014131	0.49997	0.50681	-0.0068345	0.50713	-0.0071585
61	1079492	0.072984	0.078287	-0.0053035	0.078706	-0.0057217	0.072992	0.076546	-0.0035543	0.07684	-0.0038479	0.072994	0.074725	-0.0017309	0.074959	-0.001965	0.28594	0.30142	-0.015474	0.30281	-0.016868	0.28596	0.29664	-0.010681	0.29737	-0.011409	0.28598	0.29167	-0.0056968	0.29186	-0.0058797	0.49992	0.51896	-0.019039	0.52028	-0.020357	0.49996	0.51294	-0.012977	0.51391	-0.013952	0.49997	0.50617	-0.0062002	0.50698	-0.0070078
62	1270200	0.072981	0.078254	-0.0052739	0.078634	-0.0056535	0.07299	0.076443	-0.0034533	0.076777	-0.0037872	0.072992	0.074767	-0.0017744	0.074928	-0.0019357	0.28593	0.30148	-0.015548	0.3026	-0.016667	0.28595	0.29632	-0.010371	0.2972	-0.01125	0.28597	0.29129	-0.0053119	0.29177	-0.0057925	0.49991	0.51847	-0.01856	0.51999	-0.020082	0.49995	0.51253	-0.012582	0.51369	-0.013741	0.49996	0.50632	-0.0063523	0.50687	-0.0069073
63	1493687	0.072977	0.078184	-0.0052075	0.078563	-0.0055867	0.072987	0.076424	-0.0034371	0.076722	-0.0037343	0.072991	0.074679	-0.001688	0.074889	-0.0018979	0.28592	0.30139	-0.015471	0.30241	-0.016489	0.28595	0.29618	-0.010239	0.29704	-0.011098	0.28597	0.29132	-0.0053476	0.2917	-0.0057259	0.4999	0.51873	-0.018833	0.5198	-0.019898	0.49994	0.51243	-0.012487	0.51349	-0.013552	0.49996	0.50641	-0.0064496	0.5068	-0.0068394
64	1755518	0.072972	0.078042	-0.0050696	0.078482	-0.0055098	0.072984	0.076259	-0.0032745	0.076649	-0.0036651	0.07299	0.074717	-0.0017278	0.074862	-0.0018726	0.28591	0.30099	-0.015081	0.30219	-0.016281	0.28594	0.29615	-0.010208	0.2969	-0.010967	0.28597	0.29114	-0.005174	0.29161	-0.0056437	0.49988	0.51799	-0.018113	0.51951	-0.019633	0.49993	0.51232	-0.012384	0.51331	-0.013379	0.49995	0.50618	-0.0062275	0.5067	-0.0067486
65	2062172	0.072967	0.077879	-0.004912	0.078389	-0.0054216	0.072981	0.07627	-0.0032886	0.076591	-0.0036097	0.072988	0.0748	-0.0018117	0.074853	-0.0018648	0.28589	0.30048	-0.014587	0.30192	-0.016031	0.28593	0.29587	-0.0099386	0.29674	-0.010816	0.28596	0.29099	-0.0050305	0.29151	-0.0055532	0.49986	0.51743	-0.017566	0.51919	-0.019328	0.49992	0.51177	-0.011849	0.51307	-0.013153	0.49995	0.50611	-0.0061662	0.50661	-0.0066639
66	2421190	0.072961	0.077773	-0.0048119	0.078294	-0.0053328	0.072977	0.076305	-0.0033284	0.076547	-0.0035698	0.072986	0.074612	-0.0016267	0.074816	-0.0018298	0.28587	0.30023	-0.014351	0.30166	-0.015788	0.28591	0.29568	-0.009765	0.29658	-0.010665	0.28596	0.29075	-0.0047956	0.2914	-0.0054416	0.49984	0.51722	-0.017378	0.51889	-0.019046	0.4999	0.51176	-0.011859	0.51287	-0.012966	0.49994	0.5061	-0.006157	0.50653	-0.0065923
67	2841331	0.072954	0.077706	-0.0047511	0.078204	-0.0052496	0.072972	0.076305	-0.0033333	0.07651	-0.0035377	0.072984	0.074612	-0.0016286	0.074785	-0.001801	0.28585	0.30018	-0.014326	0.30144	-0.015582	0.2859	0.2955	-0.0095942	0.29641	-0.010513	0.28595	0.29088	-0.0049315	0.29132	-0.0053696	0.49982	0.51684	-0.017027	0.51858	-0.018758	0.49989	0.5115	-0.011611	0.51266	-0.012773	0.49993	0.5058	-0.0058672	0.50642	-0.0064885
68	3332747	0.072946	0.07773	-0.0047834	0.078132	-0.0051855	0.072967	0.076144	-0.0031776	0.076454	-0.0034875	0.072981	0.074678	-0.0016978	0.074768	-0.0017878	0.28583	0.2997	-0.013865	0.30117	-0.01534	0.28588	0.29537	-0.009482	0.29625	-0.010369	0.28594	0.29086	-0.0049176	0.29125	-0.0053079	0.49979	0.51665	-0.016857	0.51828	-0.018493	0.49987	0.5114	-0.011533	0.51247	-0.012601	0.49992	0.50586	-0.0059427	0.50634	-0.006414
69	3907184	0.072937	0.077539	-0.0046022	0.078042	-0.005105	0.072961	0.076125	-0.0031646	0.076404	-0.0034439	0.072978	0.074552	-0.0015748	0.074736	-0.0017582	0.2858	0.29941	-0.013605	0.3009	-0.0151	0.28587	0.29523	-0.00936	0.2961	-0.010232	0.28593	0.2906	-0.0046723	0.29115	-0.0052195	0.49976	0.51622	-0.016468	0.51797	-0.018214	0.49985	0.51129	-0.011443	0.51229	-0.012445	0.49991	0.50579	-0.0058809	0.50625	-0.0063432
70	4578191	0.072927	0.077402	-0.0044751	0.077946	-0.0050189	0.072954	0.075962	-0.0030082	0.076338	-0.0033842	0.072974	0.074509	-0.0015347	0.074702	-0.0017276	0.28577	0.29935	-0.013579	0.30067	-0.014898	0.28584	0.2951	-0.0092564	0.29595	-0.010104	0.28592	0.29078	-0.0048586	0.29109	-0.0051748	0.49972	0.51622	-0.016501	0.51771	-0.017989	0.49982	0.51087	-0.01105	0.51208	-0.012256	0.4999	0.50567	-0.0057697	0.50616	-0.0062682
71	5361351	0.072915	0.077299	-0.0043836	0.077849	-0.0049338	0.072945	0.075958	-0.0030131	0.076281	-0.0033356	0.07297	0.074508	-0.0015385	0.074673	-0.0017028	0.28574	0.299	-0.01326	0.30042	-0.014683	0.28582	0.29488	-0.0090567	0.29579	-0.0099676	0.28591	0.29049	-0.0045844	0.291	-0.0050969	0.49967	0.51588	-0.016206	0.51743	-0.017759	0.49979	0.51079	-0.010997	0.51188	-0.012093	0.49988	0.50547	-0.0055873	0.50606	-0.006179
72	6274515	0.072901	0.077207	-0.0043062	0.077753	-0.0048519	0.072936	0.075834	-0.0028976	0.076214	-0.0032781	0.072965	0.074465	-0.0014999	0.074642	-0.0016766	0.28569	0.29864	-0.012943	0.30015	-0.014459	0.28579	0.29468	-0.0088855	0.29562	-0.0098302	0.28589	0.29044	-0.0045458	0.29092	-0.005027	0.49962	0.51542	-0.015794	0.51713	-0.017509	0.49976	0.5106	-0.010846	0.51169	-0.011936	0.49986	0.50555	-0.00569	0.50598	-0.0061215
73	7338038	0.072885	0.077132	-0.0042465	0.077661	-0.0047754	0.072925	0.075791	-0.0028655	0.076151	-0.0032259	0.07296	0.074387	-0.0014275	0.074604	-0.0016441	0.28565	0.29841	-0.012759	0.29989	-0.014247	0.28576	0.29433	-0.0085667	0.29543	-0.0096698	0.28588	0.29035	-0.0044702	0.29083	-0.0049585	0.49957	0.51499	-0.015423	0.51681	-0.017248	0.49972	0.51021	-0.010493	0.51147	-0.011755	0.49984	0.5052	-0.0053522	0.50587	-0.0060242
74	8575003	0.072867	0.07703	-0.0041631	0.077567	-0.0047004	0.072913	0.075774	-0.002861	0.076095	-0.0031826	0.072953	0.074388	-0.0014347	0.074572	-0.0016185	0.28559	0.29808	-0.012489	0.29963	-0.014033	0.28572	0.29429	-0.0085673	0.29526	-0.0095387	0.28586	0.29029	-0.0044376	0.29075	-0.004898	0.4995	0.51464	-0.015143	0.51649	-0.016993	0.49967	0.50996	-0.010285	0.51125	-0.011576	0.49982	0.5051	-0.0052813	0.50575	-0.0059341
75	10011405	0.072846	0.076943	-0.0040975	0.077475	-0.0046296	0.072898	0.075678	-0.0027795	0.076034	-0.0031354	0.072946	0.07436	-0.0014143	0.074541	-0.0015946	0.28553	0.29788	-0.012348	0.29937	-0.013839	0.28568	0.29408	-0.0084045	0.29509	-0.0094086	0.28583	0.29006	-0.004228	0.29065	-0.0048179	0.49942	0.51425	-0.01483	0.51616	-0.01674	0.49962	0.50987	-0.010252	0.51104	-0.011426	0.49979	0.50482	-0.0050221	0.50562	-0.0058218
76	11676273	0.072821	0.076858	-0.0040369	0.077385	-0.0045635	0.072882	0.075609	-0.0027269	0.075972	-0.0030896	0.072938	0.074325	-0.0013872	0.074509	-0.0015714	0.28546	0.29751	-0.012058	0.2991	-0.013641	0.28563	0.2938	-0.0081733	0.2949	-0.0092696	0.28581	0.29	-0.0041871	0.29056	-0.004747	0.49934	0.51389	-0.014554	0.51583	-0.016494	0.49956	0.50953	-0.0099713	0.51082	-0.011264	0.49976	0.5049	-0.0051408	0.50551	-0.0057485
77	13601690	0.072794	0.07666	-0.0038657	0.077279	-0.0044851	0.072863	0.075502	-0.0026387	0.075903	-0.0030398	0.072928	0.074248	-0.0013195	0.074471	-0.0015426	0.28537	0.29713	-0.01176	0.29881	-0.013437	0.28557	0.29361	-0.0080327	0.29471	-0.0091378	0.28578	0.2899	-0.004123	0.29046	-0.0046809	0.49923	0.5136	-0.014364	0.5155	-0.01627	0.49949	0.50929	-0.0098055	0.5106	-0.011111	0.49973	0.50471	-0.0049871	0.5054	-0.0056676
78	15822639	0.072762	0.076629	-0.0038671	0.077185	-0.0044229	0.072842	0.075398	-0.0025563	0.07583	-0.0029878	0.072918	0.074213	-0.0012957	0.074434	-0.001516	0.28528	0.29677	-0.011498	0.29851	-0.013238	0.28551	0.29329	-0.0077775	0.2945	-0.0089956	0.28575	0.28972	-0.0039753	0.29035	-0.0046068	0.49912	0.51307	-0.013948	0.51515	-0.016032	0.49941	0.50906	-0.0096501	0.51038	-0.010968	0.49969	0.50453	-0.0048459	0.50527	-0.0055827
79	18376624	0.072725	0.076486	-0.0037609	0.077084	-0.0043587	0.072817	0.075384	-0.0025671	0.075766	-0.0029485	0.072905	0.074174	-0.0012686	0.074396	-0.0014909	0.28517	0.29641	-0.011239	0.29821	-0.013043	0.28543	0.29309	-0.0076524	0.2943	-0.0088656	0.28571	0.28967	-0.0039578	0.29025	-0.0045461	0.49898	0.51275	-0.013766	0.5148	-0.01582	0.49932	0.50867	-0.0093544	0.51013	-0.010813	0.49964	0.50436	-0.0047184	0.50514	-0.0054973
80	21302948	0.072683	0.076387	-0.0037035	0.076984	-0.004301	0.072789	0.075254	-0.0024645	0.075692	-0.0029032	0.072891	0.074161	-0.0012705	0.074362	-0.0014717	0.28504	0.29601	-0.010969	0.2979	-0.012853	0.28535	0.2929	-0.0075536	0.2941	-0.0087513	0.28566	0.28955	-0.0038854	0.29015	-0.0044893	0.49883	0.51228	-0.013453	0.51444	-0.015612	0.49921	0.50837	-0.0091596	0.50988	-0.010665	0.49959	0.50431	-0.0047172	0.50502	-0.0054316
81	24641539	0.072635	0.076259	-0.003624	0.076881	-0.0042461	0.072757	0.075189	-0.0024328	0.075621	-0.0028641	0.072874	0.074126	-0.0012523	0.074329	-0.0014548	0.2849	0.29573	-0.010827	0.29759	-0.012688	0.28525	0.2926	-0.0073457	0.29389	-0.0086354	0.28561	0.28935	-0.0037327	0.29004	-0.0044244	0.49865	0.51187	-0.013216	0.51408	-0.015423	0.49909	0.50805	-0.0089589	0.50962	-0.010525	0.49953	0.50408	-0.0045514	0.50489	-0.0053585
82	28431167	0.072581	0.076083	-0.0035029	0.076769	-0.0041883	0.07272	0.075085	-0.0023654	0.075545	-0.0028255	0.072855	0.074083	-0.001228	0.074294	-0.0014393	0.28473	0.29531	-0.010576	0.29727	-0.012532	0.28514	0.29234	-0.0072071	0.29367	-0.0085306	0.28556	0.28924	-0.0036849	0.28993	-0.0043695	0.49845	0.51134	-0.012884	0.51369	-0.015237	0.49896	0.50774	-0.0087849	0.50935	-0.010397	0.49946	0.50401	-0.0045495	0.50476	-0.0053053
83	32706891	0.072517	0.075988	-0.0034707	0.07666	-0.0041425	0.072677	0.075015	-0.0023381	0.075471	-0.0027941	0.072834	0.07401	-0.0011766	0.074255	-0.0014211	0.28455	0.29484	-0.010296	0.29693	-0.012382	0.28501	0.29205	-0.0070432	0.29344	-0.0084334	0.28549	0.28914	-0.0036495	0.28982	-0.0043262	0.49823	0.51082	-0.01259	0.51329	-0.015065	0.4988	0.50735	-0.0085463	0.50908	-0.010273	0.49938	0.50379	-0.0044094	0.50463	-0.0052494
84	37496545	0.072445	0.075841	-0.0033955	0.076547	-0.0041017	0.072629	0.074905	-0.0022764	0.075393	-0.0027644	0.072808	0.07399	-0.001182	0.074218	-0.0014097	0.28433	0.29437	-0.010041	0.29658	-0.012243	0.28486	0.29171	-0.0068496	0.2932	-0.0083405	0.28542	0.28891	-0.003495	0.28969	-0.0042756	0.49796	0.51027	-0.012308	0.51287	-0.01491	0.49862	0.50702	-0.0083972	0.50879	-0.010168	0.49928	0.50361	-0.004326	0.50449	-0.0052013
85	42816079	0.072364	0.07564	-0.0032759	0.076424	-0.0040595	0.072575	0.074739	-0.0021633	0.075304	-0.002729	0.072781	0.073909	-0.0011287	0.074176	-0.0013957	0.28409	0.29392	-0.0098261	0.29621	-0.012124	0.2847	0.2914	-0.0067058	0.29296	-0.0082617	0.28533	0.28877	-0.0034345	0.28957	-0.0042348	0.49767	0.50967	-0.012004	0.51244	-0.014772	0.49842	0.50655	-0.0081292	0.50849	-0.010065	0.49918	0.50339	-0.00421	0.50434	-0.0051567
86	48663634	0.072272	0.075455	-0.0031823	0.076294	-0.0040217	0.072513	0.074672	-0.0021594	0.07522	-0.0027068	0.072748	0.073859	-0.0011105	0.074134	-0.0013853	0.28381	0.29338	-0.0095635	0.29583	-0.012021	0.28451	0.29102	-0.0065144	0.2927	-0.0081907	0.28523	0.28858	-0.0033413	0.28943	-0.0041987	0.49733	0.5091	-0.011778	0.51199	-0.014666	0.49819	0.50623	-0.00804	0.50819	-0.0099949	0.49906	0.50323	-0.0041697	0.50419	-0.0051288
87	55012292	0.072168	0.075263	-0.003095	0.076158	-0.0039903	0.072442	0.074558	-0.0021163	0.075133	-0.0026909	0.072712	0.073797	-0.001085	0.074089	-0.0013775	0.2835	0.29279	-0.0092881	0.29543	-0.011933	0.2843	0.29062	-0.0063182	0.29243	-0.0081291	0.28513	0.28836	-0.0032356	0.28929	-0.0041666	0.49694	0.50835	-0.011412	0.51151	-0.014571	0.49793	0.5057	-0.0077741	0.50786	-0.00993	0.49893	0.50289	-0.0039644	0.50402	-0.0050915
88	61801649	0.072052	0.075037	-0.0029852	0.076014	-0.0039626	0.072363	0.074383	-0.0020196	0.075036	-0.0026733	0.072671	0.073724	-0.0010528	0.074042	-0.0013716	0.28315	0.2922	-0.0090534	0.29502	-0.011871	0.28406	0.29021	-0.0061565	0.29214	-0.0080849	0.285	0.28812	-0.0031173	0.28914	-0.0041377	0.49651	0.50754	-0.011024	0.511	-0.01449	0.49763	0.50517	-0.007536	0.50751	-0.0098785	0.49877	0.50266	-0.0038874	0.50384	-0.0050689
89	68928634	0.07192	0.074818	-0.002898	0.075864	-0.0039439	0.072274	0.074245	-0.0019719	0.074937	-0.0026635	0.072625	0.073636	-0.0010106	0.073991	-0.0013663	0.28276	0.29141	-0.0086593	0.29457	-0.011811	0.28379	0.28974	-0.0059556	0.29184	-0.0080539	0.28487	0.28786	-0.002993	0.28898	-0.0041128	0.49603	0.50668	-0.010649	0.51046	-0.014431	0.49731	0.50454	-0.0072295	0.50714	-0.0098328	0.4986	0.50235	-0.0037443	0.50366	-0.0050512
90	76238427	0.071774	0.07455	-0.0027756	0.075704	-0.0039296	0.072174	0.074068	-0.0018936	0.074831	-0.002657	0.072574	0.07355	-0.00097583	0.073938	-0.0013638	0.28231	0.2907	-0.0083881	0.2941	-0.011781	0.28349	0.28919	-0.0057046	0.29152	-0.0080308	0.28471	0.28766	-0.0029412	0.28882	-0.0041057	0.49549	0.50573	-0.010243	0.50988	-0.014393	0.49694	0.50395	-0.0070111	0.50675	-0.0098124	0.49842	0.502	-0.003587	0.50345	-0.0050383
91	83516852	0.071615	0.074229	-0.002614	0.07553	-0.0039148	0.072065	0.073852	-0.0017862	0.074716	-0.0026502	0.072518	0.073431	-0.00091278	0.073878	-0.0013596	0.28183	0.28978	-0.0079514	0.29359	-0.011756	0.28316	0.28858	-0.0054251	0.29117	-0.0080147	0.28454	0.28735	-0.0028045	0.28865	-0.0041028	0.4949	0.50469	-0.0097926	0.50927	-0.014376	0.49653	0.50321	-0.0066792	0.50633	-0.0098014	0.49821	0.50163	-0.0034261	0.50324	-0.005032
92	90486281	0.071441	0.073929	-0.0024883	0.075349	-0.003908	0.071946	0.073653	-0.001707	0.074595	-0.0026495	0.072457	0.073335	-0.00087872	0.073816	-0.0013598	0.2813	0.28887	-0.0075686	0.29305	-0.011753	0.2828	0.28794	-0.0051426	0.29081	-0.0080092	0.28436	0.28699	-0.0026264	0.28846	-0.0040989	0.49425	0.50352	-0.0092752	0.50862	-0.014375	0.49609	0.50241	-0.0063155	0.50589	-0.0097994	0.49798	0.50122	-0.003239	0.50301	-0.0050304
93	96807659	0.071251	0.073609	-0.0023577	0.075161	-0.0039101	0.071816	0.073421	-0.0016048	0.074469	-0.0026521	0.072389	0.073234	-0.00084517	0.073754	-0.001365	0.28073	0.28786	-0.0071291	0.29249	-0.011766	0.2824	0.28728	-0.0048752	0.29043	-0.0080214	0.28416	0.28666	-0.0025077	0.28826	-0.0041074	0.49354	0.50233	-0.0087962	0.50794	-0.014405	0.49561	0.50159	-0.0059808	0.50542	-0.0098172	0.49773	0.5008	-0.003067	0.50277	-0.0050389
94	102091605	0.071046	0.07326	-0.002214	0.074967	-0.0039205	0.071678	0.073179	-0.0015017	0.074337	-0.0026592	0.072314	0.07312	-0.00080577	0.073689	-0.0013747	0.2801	0.28683	-0.0067306	0.29191	-0.01181	0.28198	0.28656	-0.0045804	0.29003	-0.0080499	0.28394	0.28632	-0.002385	0.28807	-0.0041294	0.49277	0.50103	-0.0082586	0.50723	-0.014463	0.49509	0.50072	-0.0056391	0.50494	-0.0098582	0.49747	0.50035	-0.0028875	0.50253	-0.0050587
95	105921320	0.070826	0.072904	-0.0020771	0.074769	-0.0039423	0.071527	0.072948	-0.0014212	0.074204	-0.0026763	0.072235	0.072986	-0.00075129	0.073621	-0.0013867	0.27944	0.28574	-0.0063046	0.29132	-0.011885	0.28152	0.28584	-0.0043158	0.28963	-0.0081044	0.2837	0.28592	-0.0022211	0.28786	-0.0041587	0.49195	0.49977	-0.00782	0.50652	-0.014573	0.49452	0.49986	-0.0053384	0.50446	-0.0099351	0.49717	0.49994	-0.0027641	0.50228	-0.0051029
96	107888858	0.07059	0.072552	-0.0019616	0.074571	-0.0039813	0.071365	0.07271	-0.0013447	0.074071	-0.0027054	0.072152	0.07284	-0.00068885	0.073552	-0.0014002	0.27872	0.28468	-0.0059599	0.29073	-0.012011	0.28103	0.28511	-0.0040824	0.28923	-0.0081944	0.28345	0.28555	-0.0020963	0.28765	-0.0042051	0.49106	0.49844	-0.007385	0.5058	-0.014744	0.49391	0.49899	-0.0050758	0.50397	-0.01006	0.49686	0.49946	-0.0025941	0.50203	-0.0051643
97	107643895	0.070339	0.07218	-0.0018411	0.074376	-0.0040378	0.071193	0.072453	-0.00126	0.073939	-0.0027456	0.072061	0.072722	-0.00066038	0.073484	-0.0014227	0.27795	0.28359	-0.0056458	0.29015	-0.012201	0.2805	0.28438	-0.0038804	0.28883	-0.0083295	0.28318	0.28517	-0.0019978	0.28745	-0.0042758	0.4901	0.49712	-0.0070246	0.50509	-0.014996	0.49326	0.49804	-0.0047846	0.50349	-0.01023	0.49652	0.49901	-0.0024915	0.50178	-0.0052589
98	104950462	0.07007	0.071812	-0.0017422	0.074187	-0.0041177	0.071007	0.072212	-0.0012045	0.073812	-0.0028043	0.071966	0.072582	-0.0006159	0.073418	-0.0014513	0.27712	0.28247	-0.0053489	0.28958	-0.012461	0.27994	0.2836	-0.0036603	0.28845	-0.0085088	0.28289	0.28475	-0.0018638	0.28725	-0.0043645	0.48907	0.49571	-0.0066361	0.5044	-0.015328	0.49256	0.49708	-0.0045265	0.50301	-0.010457	0.49616	0.49848	-0.0023119	0.50154	-0.0053723
99	99742742	0.06978	0.071452	-0.0016723	0.074009	-0.0042287	0.070813	0.071935	-0.0011223	0.073689	-0.0028761	0.071865	0.072451	-0.00058592	0.073354	-0.0014897	0.27624	0.2813	-0.0050604	0.28904	-0.012796	0.27934	0.2828	-0.0034668	0.28808	-0.0087407	0.28258	0.28434	-0.0017613	0.28706	-0.0044796	0.48797	0.49433	-0.0063579	0.50374	-0.015772	0.49181	0.49613	-0.0043249	0.50256	-0.010756	0.49578	0.49799	-0.0022054	0.5013	-0.0055225
100	92167306	0.069478	0.071034	-0.0015552	0.073839	-0.0043606	0.070603	0.071686	-0.0010829	0.073575	-0.0029718	0.071754	0.072325	-0.00057054	0.073296	-0.0015416	0.27531	0.28014	-0.0048376	0.28853	-0.013227	0.2787	0.28197	-0.0032651	0.28773	-0.0090254	0.28226	0.28394	-0.0016829	0.28688	-0.0046278	0.48681	0.49281	-0.0060045	0.50312	-0.016313	0.49102	0.49507	-0.0040529	0.50214	-0.011115	0.49537	0.4975	-0.0021289	0.50109	-0.0057182
101	82597883	0.069157	0.070647	-0.0014896	0.073684	-0.0045264	0.070381	0.071411	-0.0010303	0.073469	-0.0030887	0.07164	0.072171	-0.00053182	0.073241	-0.0016015	0.27433	0.27888	-0.0045542	0.28806	-0.013739	0.27802	0.28121	-0.0031917	0.28741	-0.0093961	0.28191	0.28351	-0.0015948	0.28672	-0.0048073	0.48556	0.49134	-0.0057776	0.50255	-0.016985	0.49019	0.49405	-0.0038583	0.50174	-0.011553	0.49494	0.49695	-0.0020116	0.50089	-0.0059504
102	71611881	0.068822	0.070229	-0.0014066	0.073544	-0.0047217	0.070149	0.071122	-0.00097314	0.073374	-0.0032255	0.071513	0.072043	-0.00052996	0.073193	-0.0016793	0.27329	0.27762	-0.0043269	0.28764	-0.014347	0.2773	0.28031	-0.0030145	0.28712	-0.0098269	0.28154	0.2831	-0.0015541	0.28657	-0.0050309	0.48426	0.48972	-0.0054603	0.50203	-0.017767	0.48931	0.49301	-0.0036964	0.50139	-0.01208	0.49448	0.4964	-0.0019169	0.5007	-0.0062254
103	59925987	0.068466	0.069828	-0.0013622	0.073422	-0.0049564	0.069907	0.070832	-0.00092539	0.073291	-0.0033843	0.071389	0.071864	-0.00047444	0.073149	-0.0017599	0.2722	0.27637	-0.0041704	0.28727	-0.015069	0.27655	0.27942	-0.0028705	0.28687	-0.010326	0.28116	0.28263	-0.0014661	0.28644	-0.0052852	0.4829	0.48811	-0.0052182	0.50157	-0.018676	0.48838	0.49193	-0.0035454	0.50108	-0.012698	0.494	0.49582	-0.0018207	0.50055	-0.0065419
104	48299779	0.0681	0.069382	-0.0012821	0.073319	-0.0052186	0.069654	0.07054	-0.00088547	0.073221	-0.0035664	0.071254	0.071728	-0.00047391	0.073113	-0.0018587	0.27108	0.27503	-0.0039529	0.28696	-0.015883	0.27578	0.27846	-0.0026841	0.28666	-0.010876	0.28077	0.28213	-0.0013524	0.28633	-0.0055603	0.48146	0.48648	-0.0050217	0.50118	-0.019722	0.48741	0.49081	-0.0033943	0.50082	-0.013403	0.49351	0.49523	-0.0017159	0.50041	-0.0068951
105	37427488	0.067717	0.068954	-0.0012364	0.073233	-0.0055162	0.069395	0.070231	-0.00083551	0.073162	-0.0037668	0.071125	0.071541	-0.00041562	0.073082	-0.0019567	0.26989	0.27373	-0.0038392	0.2867	-0.016814	0.27498	0.27755	-0.0025685	0.28648	-0.011493	0.28037	0.28168	-0.0013121	0.28624	-0.0058757	0.47997	0.48478	-0.0048086	0.50086	-0.020891	0.4864	0.48967	-0.0032749	0.5006	-0.014199	0.49298	0.49469	-0.0017117	0.5003	-0.0073136
106	27843809	0.067327	0.068497	-0.0011697	0.073165	-0.0058387	0.069115	0.069956	-0.00084153	0.073116	-0.0040017	0.07099	0.071395	-0.00040432	0.073058	-0.0020674	0.26868	0.27229	-0.0036088	0.28649	-0.017812	0.27415	0.27666	-0.0025075	0.28634	-0.012189	0.27998	0.28113	-0.0011522	0.28617	-0.0061871	0.47844	0.48304	-0.0046077	0.50061	-0.022173	0.48533	0.48853	-0.0031954	0.50043	-0.015093	0.49247	0.49402	-0.0015503	0.50021	-0.007741
107	19866586	0.066923	0.068054	-0.0011308	0.073114	-0.0061911	0.06883	0.069627	-0.00079751	0.073081	-0.0042513	0.070851	0.071241	-0.00039005	0.073039	-0.0021884	0.26745	0.27091	-0.0034623	0.28634	-0.018891	0.27333	0.27563	-0.0023012	0.28623	-0.012903	0.27954	0.28078	-0.0012442	0.28612	-0.0065772	0.47683	0.48132	-0.0044891	0.50041	-0.023582	0.48429	0.48721	-0.0029157	0.50029	-0.016001	0.49193	0.49343	-0.0014941	0.50014	-0.0082063
108	13587675	0.06654	0.067546	-0.0010054	0.073076	-0.0065351	0.068562	0.069265	-0.00070301	0.073055	-0.0044925	0.070704	0.07109	-0.00038645	0.073026	-0.002322	0.26615	0.26955	-0.0034013	0.28622	-0.020069	0.27247	0.27472	-0.0022474	0.28615	-0.013679	0.27908	0.28028	-0.0011983	0.28608	-0.0069927	0.47519	0.4795	-0.0043053	0.50027	-0.025076	0.48316	0.48613	-0.0029721	0.5002	-0.017034	0.49137	0.49284	-0.0014694	0.50009	-0.0087149
109	8908035	0.066138	0.067139	-0.0010013	0.073049	-0.0069114	0.068252	0.069024	-0.00077186	0.073037	-0.0047849	0.070559	0.070919	-0.00036059	0.073016	-0.0024576	0.26482	0.26814	-0.0033185	0.28614	-0.021323	0.27151	0.2739	-0.0023842	0.2861	-0.014583	0.27864	0.27974	-0.0011067	0.28605	-0.0074096	0.47355	0.47763	-0.0040787	0.50017	-0.026615	0.482	0.48488	-0.0028821	0.50013	-0.018125	0.49073	0.49233	-0.0015924	0.50005	-0.0093207
110	5600649	0.065731	0.066692	-0.00096136	0.073031	-0.0073003	0.067954	0.068657	-0.00070273	0.073024	-0.00507	0.07044	0.070721	-0.00028021	0.07301	-0.0025697	0.26354	0.26656	-0.0030221	0.28608	-0.022547	0.27065	0.27269	-0.0020361	0.28606	-0.015407	0.27816	0.27929	-0.0011298	0.28603	-0.0078687	0.47191	0.47579	-0.0038717	0.5001	-0.028185	0.48086	0.48356	-0.0026933	0.50008	-0.019218	0.49011	0.49158	-0.0014761	0.50003	-0.0099216
