## Supplementary Data: A zip file containing the simulation executable, the source code, R scripts, batch files, and simulation results. for "Age-related late-onset disease heritability patterns and implications for genome-wide association studies": CasesMultipleSameAgeCohortStatisticalPower.csv

age	X1	X2	X3	X4	X5	X6	X7	X8	X9
35	1.000e+00	1.000e+00	1.000e+00	1.000e+00	1.000e+00	1.000e+00	1.000e+00	1.000e+00	1.000e+00
36	1.004e+00	1.002e+00	1.003e+00	1.003e+00	1.003e+00	1.003e+00	1.003e+00	1.003e+00	1.003e+00
37	1.008e+00	1.004e+00	1.006e+00	1.007e+00	1.006e+00	1.006e+00	1.006e+00	1.006e+00	1.005e+00
38	1.012e+00	1.006e+00	1.010e+00	1.010e+00	1.009e+00	1.010e+00	1.009e+00	1.009e+00	1.008e+00
39	1.017e+00	1.009e+00	1.013e+00	1.014e+00	1.013e+00	1.013e+00	1.012e+00	1.012e+00	1.011e+00
40	1.021e+00	1.012e+00	1.017e+00	1.018e+00	1.016e+00	1.017e+00	1.016e+00	1.015e+00	1.014e+00
41	1.025e+00	1.015e+00	1.021e+00	1.022e+00	1.020e+00	1.020e+00	1.019e+00	1.019e+00	1.018e+00
42	1.030e+00	1.018e+00	1.024e+00	1.026e+00	1.023e+00	1.024e+00	1.023e+00	1.022e+00	1.021e+00
43	1.034e+00	1.021e+00	1.028e+00	1.030e+00	1.027e+00	1.028e+00	1.026e+00	1.026e+00	1.025e+00
44	1.039e+00	1.024e+00	1.032e+00	1.034e+00	1.031e+00	1.031e+00	1.030e+00	1.029e+00	1.028e+00
45	1.043e+00	1.028e+00	1.036e+00	1.038e+00	1.035e+00	1.035e+00	1.034e+00	1.033e+00	1.032e+00
46	1.048e+00	1.032e+00	1.040e+00	1.042e+00	1.039e+00	1.039e+00	1.038e+00	1.037e+00	1.036e+00
47	1.052e+00	1.036e+00	1.045e+00	1.047e+00	1.043e+00	1.043e+00	1.042e+00	1.042e+00	1.040e+00
48	1.057e+00	1.040e+00	1.049e+00	1.051e+00	1.048e+00	1.047e+00	1.046e+00	1.046e+00	1.045e+00
49	1.062e+00	1.045e+00	1.054e+00	1.056e+00	1.053e+00	1.051e+00	1.050e+00	1.051e+00	1.050e+00
50	1.067e+00	1.050e+00	1.059e+00	1.061e+00	1.057e+00	1.055e+00	1.054e+00	1.055e+00	1.055e+00
51	1.072e+00	1.054e+00	1.063e+00	1.066e+00	1.062e+00	1.059e+00	1.059e+00	1.060e+00	1.059e+00
52	1.077e+00	1.060e+00	1.068e+00	1.070e+00	1.067e+00	1.064e+00	1.063e+00	1.064e+00	1.064e+00
53	1.082e+00	1.065e+00	1.072e+00	1.075e+00	1.072e+00	1.069e+00	1.067e+00	1.069e+00	1.069e+00
54	1.087e+00	1.071e+00	1.076e+00	1.080e+00	1.077e+00	1.074e+00	1.071e+00	1.074e+00	1.073e+00
55	1.092e+00	1.076e+00	1.080e+00	1.084e+00	1.081e+00	1.078e+00	1.076e+00	1.079e+00	1.078e+00
56	1.096e+00	1.081e+00	1.084e+00	1.089e+00	1.086e+00	1.083e+00	1.080e+00	1.083e+00	1.082e+00
57	1.101e+00	1.086e+00	1.087e+00	1.093e+00	1.090e+00	1.087e+00	1.083e+00	1.087e+00	1.086e+00
58	1.106e+00	1.091e+00	1.090e+00	1.097e+00	1.095e+00	1.092e+00	1.087e+00	1.092e+00	1.090e+00
59	1.110e+00	1.095e+00	1.094e+00	1.102e+00	1.099e+00	1.096e+00	1.091e+00	1.096e+00	1.094e+00
60	1.115e+00	1.100e+00	1.097e+00	1.106e+00	1.103e+00	1.100e+00	1.094e+00	1.100e+00	1.098e+00
61	1.119e+00	1.103e+00	1.101e+00	1.110e+00	1.107e+00	1.104e+00	1.098e+00	1.103e+00	1.101e+00
62	1.124e+00	1.107e+00	1.104e+00	1.114e+00	1.111e+00	1.108e+00	1.101e+00	1.107e+00	1.105e+00
63	1.128e+00	1.111e+00	1.107e+00	1.118e+00	1.115e+00	1.112e+00	1.105e+00	1.111e+00	1.108e+00
64	1.132e+00	1.115e+00	1.111e+00	1.122e+00	1.119e+00	1.116e+00	1.108e+00	1.114e+00	1.111e+00
65	1.137e+00	1.119e+00	1.115e+00	1.126e+00	1.123e+00	1.120e+00	1.111e+00	1.118e+00	1.114e+00
66	1.141e+00	1.123e+00	1.118e+00	1.129e+00	1.126e+00	1.123e+00	1.114e+00	1.121e+00	1.117e+00
67	1.145e+00	1.126e+00	1.122e+00	1.133e+00	1.130e+00	1.126e+00	1.117e+00	1.124e+00	1.121e+00
68	1.149e+00	1.130e+00	1.125e+00	1.137e+00	1.133e+00	1.129e+00	1.120e+00	1.128e+00	1.124e+00
69	1.154e+00	1.135e+00	1.129e+00	1.140e+00	1.137e+00	1.132e+00	1.123e+00	1.131e+00	1.126e+00
70	1.158e+00	1.139e+00	1.133e+00	1.144e+00	1.140e+00	1.135e+00	1.125e+00	1.134e+00	1.129e+00
71	1.162e+00	1.143e+00	1.136e+00	1.147e+00	1.144e+00	1.138e+00	1.128e+00	1.137e+00	1.132e+00
72	1.166e+00	1.147e+00	1.140e+00	1.151e+00	1.147e+00	1.140e+00	1.131e+00	1.140e+00	1.135e+00
73	1.170e+00	1.150e+00	1.144e+00	1.154e+00	1.150e+00	1.143e+00	1.134e+00	1.143e+00	1.138e+00
74	1.174e+00	1.154e+00	1.147e+00	1.157e+00	1.154e+00	1.145e+00	1.137e+00	1.145e+00	1.142e+00
75	1.179e+00	1.158e+00	1.151e+00	1.160e+00	1.157e+00	1.148e+00	1.139e+00	1.148e+00	1.145e+00
76	1.183e+00	1.162e+00	1.154e+00	1.164e+00	1.160e+00	1.150e+00	1.142e+00	1.151e+00	1.148e+00
77	1.187e+00	1.165e+00	1.157e+00	1.167e+00	1.163e+00	1.153e+00	1.145e+00	1.153e+00	1.151e+00
78	1.191e+00	1.169e+00	1.161e+00	1.170e+00	1.167e+00	1.155e+00	1.148e+00	1.155e+00	1.155e+00
79	1.196e+00	1.173e+00	1.164e+00	1.173e+00	1.170e+00	1.158e+00	1.150e+00	1.158e+00	1.158e+00
80	1.200e+00	1.176e+00	1.167e+00	1.176e+00	1.173e+00	1.161e+00	1.153e+00	1.160e+00	1.162e+00
81	1.204e+00	1.180e+00	1.170e+00	1.180e+00	1.176e+00	1.163e+00	1.156e+00	1.163e+00	1.165e+00
82	1.209e+00	1.184e+00	1.174e+00	1.183e+00	1.179e+00	1.166e+00	1.158e+00	1.166e+00	1.168e+00
83	1.213e+00	1.188e+00	1.177e+00	1.187e+00	1.183e+00	1.169e+00	1.161e+00	1.168e+00	1.172e+00
84	1.217e+00	1.191e+00	1.179e+00	1.190e+00	1.186e+00	1.172e+00	1.164e+00	1.171e+00	1.175e+00
85	1.221e+00	1.195e+00	1.181e+00	1.193e+00	1.189e+00	1.175e+00	1.166e+00	1.174e+00	1.178e+00
86	1.224e+00	1.198e+00	1.182e+00	1.196e+00	1.192e+00	1.179e+00	1.169e+00	1.177e+00	1.181e+00
87	1.228e+00	1.201e+00	1.183e+00	1.199e+00	1.195e+00	1.182e+00	1.171e+00	1.180e+00	1.184e+00
88	1.231e+00	1.204e+00	1.183e+00	1.202e+00	1.198e+00	1.185e+00	1.173e+00	1.182e+00	1.187e+00
89	1.234e+00	1.206e+00	1.183e+00	1.204e+00	1.200e+00	1.188e+00	1.175e+00	1.185e+00	1.190e+00
90	1.238e+00	1.209e+00	1.182e+00	1.206e+00	1.203e+00	1.190e+00	1.177e+00	1.187e+00	1.192e+00
91	1.240e+00	1.211e+00	1.181e+00	1.208e+00	1.205e+00	1.193e+00	1.179e+00	1.189e+00	1.194e+00
92	1.243e+00	1.214e+00	1.180e+00	1.210e+00	1.207e+00	1.195e+00	1.181e+00	1.191e+00	1.197e+00
93	1.246e+00	1.216e+00	1.179e+00	1.212e+00	1.209e+00	1.197e+00	1.182e+00	1.193e+00	1.199e+00
94	1.249e+00	1.218e+00	1.177e+00	1.214e+00	1.211e+00	1.198e+00	1.183e+00	1.195e+00	1.200e+00
95	1.251e+00	1.220e+00	1.175e+00	1.215e+00	1.212e+00	1.200e+00	1.184e+00	1.196e+00	1.202e+00
96	1.254e+00	1.221e+00	1.172e+00	1.216e+00	1.213e+00	1.201e+00	1.185e+00	1.197e+00	1.204e+00
97	1.256e+00	1.223e+00	1.170e+00	1.217e+00	1.215e+00	1.202e+00	1.186e+00	1.199e+00	1.205e+00
98	1.258e+00	1.224e+00	1.166e+00	1.218e+00	1.216e+00	1.203e+00	1.186e+00	1.200e+00	1.207e+00
99	1.260e+00	1.225e+00	1.163e+00	1.219e+00	1.216e+00	1.203e+00	1.187e+00	1.201e+00	1.208e+00
100	1.262e+00	1.227e+00	1.159e+00	1.219e+00	1.217e+00	1.204e+00	1.187e+00	1.201e+00	1.209e+00
