## Supplementary Data: A zip file containing the simulation executable, the source code, R scripts, batch files, and simulation results. for "Age-related late-onset disease heritability patterns and implications for genome-wide association studies": CasesMultipleYoungOldCohortStatisticalPower.csv

age	X1	X2	X3	X4	X5	X6	X7	X8	X9
35	1.000e+00	1.000e+00	1.000e+00	1.000e+00	1.000e+00	1.000e+00	1.000e+00	1.000e+00	1.000e+00
36	9.989e-01	9.988e-01	9.989e-01	9.989e-01	9.989e-01	9.989e-01	9.990e-01	9.989e-01	9.989e-01
37	9.976e-01	9.975e-01	9.975e-01	9.976e-01	9.976e-01	9.977e-01	9.977e-01	9.977e-01	9.976e-01
38	9.961e-01	9.960e-01	9.960e-01	9.961e-01	9.961e-01	9.962e-01	9.961e-01	9.962e-01	9.960e-01
39	9.944e-01	9.943e-01	9.942e-01	9.943e-01	9.944e-01	9.945e-01	9.944e-01	9.945e-01	9.943e-01
40	9.925e-01	9.923e-01	9.922e-01	9.924e-01	9.925e-01	9.926e-01	9.924e-01	9.925e-01	9.924e-01
41	9.903e-01	9.901e-01	9.900e-01	9.902e-01	9.903e-01	9.905e-01	9.902e-01	9.903e-01	9.902e-01
42	9.879e-01	9.876e-01	9.875e-01	9.878e-01	9.879e-01	9.881e-01	9.878e-01	9.880e-01	9.879e-01
43	9.854e-01	9.851e-01	9.850e-01	9.852e-01	9.853e-01	9.856e-01	9.852e-01	9.854e-01	9.853e-01
44	9.826e-01	9.823e-01	9.821e-01	9.824e-01	9.826e-01	9.828e-01	9.825e-01	9.826e-01	9.825e-01
45	9.796e-01	9.792e-01	9.791e-01	9.794e-01	9.796e-01	9.798e-01	9.794e-01	9.796e-01	9.794e-01
46	9.764e-01	9.760e-01	9.759e-01	9.762e-01	9.764e-01	9.766e-01	9.763e-01	9.764e-01	9.763e-01
47	9.730e-01	9.727e-01	9.725e-01	9.728e-01	9.730e-01	9.733e-01	9.728e-01	9.730e-01	9.729e-01
48	9.694e-01	9.691e-01	9.689e-01	9.692e-01	9.694e-01	9.696e-01	9.692e-01	9.694e-01	9.694e-01
49	9.657e-01	9.653e-01	9.651e-01	9.654e-01	9.657e-01	9.658e-01	9.654e-01	9.656e-01	9.655e-01
50	9.617e-01	9.613e-01	9.611e-01	9.614e-01	9.617e-01	9.618e-01	9.614e-01	9.616e-01	9.615e-01
51	9.575e-01	9.572e-01	9.570e-01	9.573e-01	9.575e-01	9.577e-01	9.572e-01	9.575e-01	9.575e-01
52	9.532e-01	9.528e-01	9.526e-01	9.529e-01	9.533e-01	9.533e-01	9.529e-01	9.531e-01	9.531e-01
53	9.486e-01	9.482e-01	9.479e-01	9.483e-01	9.486e-01	9.487e-01	9.483e-01	9.485e-01	9.485e-01
54	9.438e-01	9.436e-01	9.433e-01	9.436e-01	9.439e-01	9.440e-01	9.436e-01	9.437e-01	9.437e-01
55	9.392e-01	9.389e-01	9.387e-01	9.389e-01	9.392e-01	9.393e-01	9.388e-01	9.390e-01	9.390e-01
56	9.345e-01	9.342e-01	9.339e-01	9.341e-01	9.345e-01	9.345e-01	9.340e-01	9.342e-01	9.343e-01
57	9.296e-01	9.293e-01	9.290e-01	9.292e-01	9.296e-01	9.296e-01	9.291e-01	9.292e-01	9.293e-01
58	9.246e-01	9.243e-01	9.240e-01	9.242e-01	9.245e-01	9.245e-01	9.240e-01	9.242e-01	9.243e-01
59	9.197e-01	9.194e-01	9.192e-01	9.193e-01	9.196e-01	9.195e-01	9.192e-01	9.193e-01	9.194e-01
60	9.149e-01	9.145e-01	9.142e-01	9.144e-01	9.146e-01	9.146e-01	9.142e-01	9.143e-01	9.145e-01
61	9.099e-01	9.095e-01	9.092e-01	9.095e-01	9.096e-01	9.096e-01	9.091e-01	9.093e-01	9.094e-01
62	9.049e-01	9.045e-01	9.043e-01	9.045e-01	9.046e-01	9.046e-01	9.041e-01	9.042e-01	9.045e-01
63	9.000e-01	8.995e-01	8.993e-01	8.995e-01	8.996e-01	8.996e-01	8.990e-01	8.992e-01	8.995e-01
64	8.951e-01	8.945e-01	8.944e-01	8.945e-01	8.945e-01	8.946e-01	8.941e-01	8.942e-01	8.946e-01
65	8.901e-01	8.895e-01	8.894e-01	8.895e-01	8.895e-01	8.896e-01	8.890e-01	8.892e-01	8.896e-01
66	8.852e-01	8.844e-01	8.843e-01	8.846e-01	8.845e-01	8.846e-01	8.840e-01	8.842e-01	8.845e-01
67	8.803e-01	8.795e-01	8.794e-01	8.796e-01	8.795e-01	8.796e-01	8.789e-01	8.792e-01	8.796e-01
68	8.754e-01	8.745e-01	8.745e-01	8.746e-01	8.745e-01	8.745e-01	8.740e-01	8.742e-01	8.746e-01
69	8.705e-01	8.695e-01	8.695e-01	8.696e-01	8.695e-01	8.695e-01	8.689e-01	8.693e-01	8.696e-01
70	8.656e-01	8.645e-01	8.646e-01	8.647e-01	8.645e-01	8.645e-01	8.639e-01	8.643e-01	8.645e-01
71	8.607e-01	8.595e-01	8.596e-01	8.597e-01	8.595e-01	8.595e-01	8.589e-01	8.593e-01	8.596e-01
72	8.559e-01	8.547e-01	8.547e-01	8.548e-01	8.546e-01	8.544e-01	8.538e-01	8.544e-01	8.545e-01
73	8.510e-01	8.498e-01	8.497e-01	8.499e-01	8.497e-01	8.494e-01	8.489e-01	8.494e-01	8.495e-01
74	8.462e-01	8.449e-01	8.447e-01	8.449e-01	8.447e-01	8.444e-01	8.439e-01	8.444e-01	8.446e-01
75	8.413e-01	8.400e-01	8.397e-01	8.399e-01	8.398e-01	8.393e-01	8.389e-01	8.395e-01	8.396e-01
76	8.365e-01	8.352e-01	8.348e-01	8.350e-01	8.349e-01	8.344e-01	8.339e-01	8.345e-01	8.346e-01
77	8.318e-01	8.304e-01	8.299e-01	8.302e-01	8.301e-01	8.295e-01	8.290e-01	8.296e-01	8.297e-01
78	8.270e-01	8.257e-01	8.249e-01	8.254e-01	8.253e-01	8.246e-01	8.241e-01	8.246e-01	8.247e-01
79	8.223e-01	8.209e-01	8.200e-01	8.205e-01	8.204e-01	8.197e-01	8.191e-01	8.197e-01	8.198e-01
80	8.175e-01	8.162e-01	8.151e-01	8.157e-01	8.156e-01	8.149e-01	8.143e-01	8.148e-01	8.150e-01
81	8.128e-01	8.115e-01	8.103e-01	8.110e-01	8.109e-01	8.101e-01	8.095e-01	8.101e-01	8.102e-01
82	8.081e-01	8.069e-01	8.054e-01	8.062e-01	8.061e-01	8.054e-01	8.047e-01	8.052e-01	8.054e-01
83	8.035e-01	8.023e-01	8.006e-01	8.015e-01	8.015e-01	8.007e-01	7.999e-01	8.004e-01	8.006e-01
84	7.989e-01	7.977e-01	7.958e-01	7.969e-01	7.968e-01	7.961e-01	7.952e-01	7.957e-01	7.959e-01
85	7.943e-01	7.931e-01	7.911e-01	7.922e-01	7.922e-01	7.914e-01	7.906e-01	7.910e-01	7.913e-01
86	7.898e-01	7.886e-01	7.864e-01	7.876e-01	7.876e-01	7.869e-01	7.859e-01	7.865e-01	7.866e-01
87	7.852e-01	7.841e-01	7.818e-01	7.830e-01	7.830e-01	7.823e-01	7.813e-01	7.819e-01	7.821e-01
88	7.808e-01	7.795e-01	7.771e-01	7.785e-01	7.785e-01	7.777e-01	7.767e-01	7.772e-01	7.776e-01
89	7.764e-01	7.751e-01	7.727e-01	7.740e-01	7.741e-01	7.733e-01	7.723e-01	7.727e-01	7.730e-01
90	7.720e-01	7.707e-01	7.683e-01	7.696e-01	7.696e-01	7.689e-01	7.678e-01	7.682e-01	7.685e-01
91	7.677e-01	7.662e-01	7.639e-01	7.651e-01	7.652e-01	7.645e-01	7.633e-01	7.637e-01	7.640e-01
92	7.633e-01	7.618e-01	7.595e-01	7.608e-01	7.608e-01	7.601e-01	7.589e-01	7.593e-01	7.596e-01
93	7.591e-01	7.574e-01	7.553e-01	7.566e-01	7.565e-01	7.559e-01	7.545e-01	7.548e-01	7.552e-01
94	7.548e-01	7.530e-01	7.511e-01	7.523e-01	7.523e-01	7.516e-01	7.501e-01	7.504e-01	7.508e-01
95	7.506e-01	7.487e-01	7.469e-01	7.480e-01	7.480e-01	7.472e-01	7.458e-01	7.460e-01	7.464e-01
96	7.464e-01	7.444e-01	7.428e-01	7.438e-01	7.438e-01	7.431e-01	7.415e-01	7.416e-01	7.421e-01
97	7.423e-01	7.401e-01	7.389e-01	7.396e-01	7.396e-01	7.389e-01	7.372e-01	7.373e-01	7.378e-01
98	7.382e-01	7.358e-01	7.349e-01	7.355e-01	7.355e-01	7.347e-01	7.330e-01	7.330e-01	7.335e-01
99	7.341e-01	7.316e-01	7.310e-01	7.314e-01	7.314e-01	7.306e-01	7.288e-01	7.287e-01	7.292e-01
100	7.301e-01	7.274e-01	7.271e-01	7.274e-01	7.273e-01	7.265e-01	7.246e-01	7.244e-01	7.249e-01
