## Supplementary Data: A zip file containing the simulation executable, the source code, R scripts, batch files, and simulation results. for "Age-related late-onset disease heritability patterns and implications for genome-wide association studies": CasesNeededCohortStatisticalPower.csv

age	X1	X2	X3	X4	X5	X6	X7	X8	X9
35	6.054e+05	1.487e+06	6.522e+06	7.060e+04	1.694e+05	7.119e+05	5.010e+04	1.171e+05	4.881e+05
36	6.087e+05	1.501e+06	6.501e+06	7.077e+04	1.692e+05	7.223e+05	5.022e+04	1.173e+05	4.916e+05
37	6.104e+05	1.492e+06	6.562e+06	7.085e+04	1.699e+05	7.255e+05	5.022e+04	1.175e+05	4.965e+05
38	6.126e+05	1.490e+06	6.550e+06	7.103e+04	1.699e+05	7.291e+05	5.035e+04	1.178e+05	4.956e+05
39	6.152e+05	1.503e+06	6.515e+06	7.116e+04	1.709e+05	7.339e+05	5.046e+04	1.178e+05	4.966e+05
40	6.190e+05	1.509e+06	6.575e+06	7.154e+04	1.712e+05	7.375e+05	5.057e+04	1.183e+05	4.939e+05
41	6.205e+05	1.515e+06	6.639e+06	7.166e+04	1.713e+05	7.328e+05	5.074e+04	1.188e+05	4.939e+05
42	6.241e+05	1.516e+06	6.621e+06	7.197e+04	1.722e+05	7.300e+05	5.097e+04	1.192e+05	4.949e+05
43	6.261e+05	1.521e+06	6.654e+06	7.237e+04	1.728e+05	7.343e+05	5.125e+04	1.196e+05	4.992e+05
44	6.285e+05	1.526e+06	6.615e+06	7.278e+04	1.738e+05	7.370e+05	5.140e+04	1.199e+05	5.028e+05
45	6.306e+05	1.526e+06	6.672e+06	7.308e+04	1.745e+05	7.416e+05	5.155e+04	1.205e+05	5.060e+05
46	6.335e+05	1.534e+06	6.729e+06	7.333e+04	1.749e+05	7.459e+05	5.182e+04	1.209e+05	5.073e+05
47	6.355e+05	1.538e+06	6.778e+06	7.362e+04	1.759e+05	7.502e+05	5.197e+04	1.214e+05	5.102e+05
48	6.381e+05	1.543e+06	6.849e+06	7.393e+04	1.766e+05	7.527e+05	5.219e+04	1.221e+05	5.110e+05
49	6.422e+05	1.546e+06	6.858e+06	7.435e+04	1.773e+05	7.581e+05	5.242e+04	1.226e+05	5.137e+05
50	6.460e+05	1.559e+06	6.852e+06	7.470e+04	1.785e+05	7.590e+05	5.270e+04	1.231e+05	5.163e+05
51	6.498e+05	1.569e+06	6.898e+06	7.500e+04	1.794e+05	7.629e+05	5.292e+04	1.237e+05	5.182e+05
52	6.531e+05	1.579e+06	6.944e+06	7.533e+04	1.801e+05	7.643e+05	5.311e+04	1.243e+05	5.217e+05
53	6.564e+05	1.589e+06	6.972e+06	7.573e+04	1.806e+05	7.682e+05	5.331e+04	1.248e+05	5.237e+05
54	6.590e+05	1.599e+06	6.992e+06	7.604e+04	1.813e+05	7.695e+05	5.352e+04	1.254e+05	5.257e+05
55	6.613e+05	1.603e+06	7.001e+06	7.635e+04	1.823e+05	7.738e+05	5.374e+04	1.260e+05	5.283e+05
56	6.636e+05	1.613e+06	7.011e+06	7.661e+04	1.831e+05	7.769e+05	5.392e+04	1.266e+05	5.298e+05
57	6.669e+05	1.619e+06	7.029e+06	7.693e+04	1.840e+05	7.807e+05	5.410e+04	1.271e+05	5.317e+05
58	6.699e+05	1.627e+06	7.050e+06	7.727e+04	1.848e+05	7.845e+05	5.427e+04	1.275e+05	5.334e+05
59	6.721e+05	1.632e+06	7.077e+06	7.752e+04	1.855e+05	7.884e+05	5.446e+04	1.279e+05	5.359e+05
60	6.744e+05	1.638e+06	7.121e+06	7.779e+04	1.860e+05	7.915e+05	5.464e+04	1.284e+05	5.382e+05
61	6.772e+05	1.641e+06	7.148e+06	7.808e+04	1.867e+05	7.941e+05	5.483e+04	1.288e+05	5.394e+05
62	6.801e+05	1.646e+06	7.167e+06	7.839e+04	1.874e+05	7.973e+05	5.501e+04	1.292e+05	5.403e+05
63	6.831e+05	1.651e+06	7.188e+06	7.867e+04	1.880e+05	8.009e+05	5.515e+04	1.297e+05	5.416e+05
64	6.858e+05	1.659e+06	7.207e+06	7.895e+04	1.888e+05	8.031e+05	5.532e+04	1.301e+05	5.443e+05
65	6.887e+05	1.665e+06	7.229e+06	7.923e+04	1.893e+05	8.055e+05	5.548e+04	1.305e+05	5.457e+05
66	6.909e+05	1.670e+06	7.241e+06	7.950e+04	1.900e+05	8.062e+05	5.564e+04	1.308e+05	5.469e+05
67	6.939e+05	1.675e+06	7.260e+06	7.974e+04	1.906e+05	8.074e+05	5.578e+04	1.313e+05	5.487e+05
68	6.962e+05	1.682e+06	7.306e+06	7.999e+04	1.911e+05	8.099e+05	5.592e+04	1.317e+05	5.499e+05
69	6.989e+05	1.688e+06	7.309e+06	8.023e+04	1.918e+05	8.122e+05	5.606e+04	1.321e+05	5.509e+05
70	7.013e+05	1.695e+06	7.337e+06	8.048e+04	1.923e+05	8.157e+05	5.621e+04	1.324e+05	5.525e+05
71	7.036e+05	1.700e+06	7.376e+06	8.073e+04	1.929e+05	8.179e+05	5.634e+04	1.327e+05	5.548e+05
72	7.058e+05	1.709e+06	7.397e+06	8.096e+04	1.935e+05	8.206e+05	5.649e+04	1.331e+05	5.562e+05
73	7.084e+05	1.716e+06	7.412e+06	8.120e+04	1.940e+05	8.215e+05	5.661e+04	1.334e+05	5.569e+05
74	7.104e+05	1.721e+06	7.441e+06	8.144e+04	1.946e+05	8.238e+05	5.673e+04	1.338e+05	5.584e+05
75	7.128e+05	1.725e+06	7.467e+06	8.168e+04	1.950e+05	8.250e+05	5.689e+04	1.340e+05	5.596e+05
76	7.153e+05	1.729e+06	7.477e+06	8.187e+04	1.957e+05	8.264e+05	5.704e+04	1.344e+05	5.617e+05
77	7.183e+05	1.735e+06	7.509e+06	8.213e+04	1.962e+05	8.290e+05	5.716e+04	1.347e+05	5.641e+05
78	7.210e+05	1.740e+06	7.532e+06	8.234e+04	1.966e+05	8.305e+05	5.730e+04	1.350e+05	5.652e+05
79	7.247e+05	1.744e+06	7.561e+06	8.258e+04	1.973e+05	8.321e+05	5.744e+04	1.352e+05	5.667e+05
80	7.271e+05	1.749e+06	7.562e+06	8.279e+04	1.978e+05	8.328e+05	5.757e+04	1.354e+05	5.679e+05
81	7.295e+05	1.755e+06	7.580e+06	8.301e+04	1.982e+05	8.345e+05	5.771e+04	1.358e+05	5.704e+05
82	7.316e+05	1.761e+06	7.587e+06	8.322e+04	1.988e+05	8.359e+05	5.785e+04	1.359e+05	5.720e+05
83	7.343e+05	1.765e+06	7.598e+06	8.341e+04	1.994e+05	8.394e+05	5.796e+04	1.363e+05	5.745e+05
84	7.366e+05	1.772e+06	7.627e+06	8.366e+04	2.000e+05	8.424e+05	5.812e+04	1.366e+05	5.758e+05
85	7.400e+05	1.779e+06	7.655e+06	8.393e+04	2.005e+05	8.456e+05	5.825e+04	1.369e+05	5.768e+05
86	7.414e+05	1.785e+06	7.677e+06	8.416e+04	2.012e+05	8.479e+05	5.834e+04	1.373e+05	5.776e+05
87	7.440e+05	1.791e+06	7.678e+06	8.434e+04	2.015e+05	8.486e+05	5.849e+04	1.378e+05	5.792e+05
88	7.464e+05	1.797e+06	7.703e+06	8.463e+04	2.019e+05	8.522e+05	5.862e+04	1.381e+05	5.809e+05
89	7.481e+05	1.803e+06	7.736e+06	8.493e+04	2.023e+05	8.542e+05	5.870e+04	1.385e+05	5.828e+05
90	7.491e+05	1.804e+06	7.736e+06	8.508e+04	2.030e+05	8.568e+05	5.884e+04	1.389e+05	5.836e+05
91	7.515e+05	1.807e+06	7.692e+06	8.523e+04	2.038e+05	8.598e+05	5.893e+04	1.391e+05	5.849e+05
92	7.518e+05	1.805e+06	7.678e+06	8.531e+04	2.038e+05	8.608e+05	5.898e+04	1.395e+05	5.856e+05
93	7.530e+05	1.808e+06	7.643e+06	8.538e+04	2.044e+05	8.617e+05	5.910e+04	1.397e+05	5.873e+05
94	7.554e+05	1.813e+06	7.569e+06	8.550e+04	2.045e+05	8.658e+05	5.924e+04	1.399e+05	5.875e+05
95	7.575e+05	1.812e+06	7.542e+06	8.544e+04	2.046e+05	8.671e+05	5.927e+04	1.403e+05	5.884e+05
96	7.612e+05	1.808e+06	7.554e+06	8.556e+04	2.050e+05	8.683e+05	5.925e+04	1.399e+05	5.921e+05
97	7.606e+05	1.817e+06	7.519e+06	8.567e+04	2.049e+05	8.631e+05	5.920e+04	1.400e+05	5.890e+05
98	7.613e+05	1.821e+06	7.539e+06	8.575e+04	2.054e+05	8.655e+05	5.928e+04	1.398e+05	5.925e+05
99	7.621e+05	1.831e+06	7.542e+06	8.583e+04	2.053e+05	8.623e+05	5.923e+04	1.399e+05	5.912e+05
100	7.643e+05	1.830e+06	7.627e+06	8.567e+04	2.042e+05	8.586e+05	5.909e+04	1.399e+05	5.895e+05
