## Supplementary Data: A zip file containing the simulation executable, the source code, R scripts, batch files, and simulation results. for "Age-related late-onset disease heritability patterns and implications for genome-wide association studies": CasesNeededCumulativeStatisticalPower.csv

age	X1	X2	X3	X4	X5	X6	X7	X8	X9
30	5.908e+05	1.481e+06	7.031e+06	6.890e+04	1.633e+05	7.536e+05	4.939e+04	1.158e+05	4.823e+05
31	5.986e+05	1.456e+06	6.660e+06	6.989e+04	1.638e+05	7.424e+05	4.974e+04	1.143e+05	4.788e+05
32	5.951e+05	1.450e+06	6.320e+06	6.970e+04	1.654e+05	7.307e+05	4.982e+04	1.149e+05	4.952e+05
33	6.003e+05	1.465e+06	6.429e+06	7.004e+04	1.668e+05	7.298e+05	4.993e+04	1.158e+05	5.028e+05
34	6.033e+05	1.478e+06	6.542e+06	7.022e+04	1.680e+05	7.309e+05	4.998e+04	1.169e+05	5.024e+05
35	6.066e+05	1.481e+06	6.579e+06	7.018e+04	1.672e+05	7.403e+05	4.993e+04	1.171e+05	4.991e+05
36	6.087e+05	1.491e+06	6.544e+06	7.031e+04	1.681e+05	7.420e+05	5.022e+04	1.175e+05	5.000e+05
37	6.088e+05	1.505e+06	6.529e+06	7.037e+04	1.689e+05	7.394e+05	5.016e+04	1.175e+05	5.014e+05
38	6.106e+05	1.507e+06	6.575e+06	7.060e+04	1.693e+05	7.439e+05	5.024e+04	1.179e+05	4.982e+05
39	6.111e+05	1.508e+06	6.672e+06	7.074e+04	1.701e+05	7.399e+05	5.048e+04	1.181e+05	4.962e+05
40	6.067e+05	1.509e+06	6.604e+06	7.098e+04	1.700e+05	7.441e+05	5.058e+04	1.184e+05	4.951e+05
41	6.093e+05	1.508e+06	6.610e+06	7.105e+04	1.707e+05	7.419e+05	5.066e+04	1.186e+05	4.967e+05
42	6.114e+05	1.512e+06	6.685e+06	7.135e+04	1.714e+05	7.397e+05	5.085e+04	1.187e+05	4.980e+05
43	6.141e+05	1.521e+06	6.746e+06	7.167e+04	1.719e+05	7.416e+05	5.103e+04	1.189e+05	4.990e+05
44	6.162e+05	1.526e+06	6.757e+06	7.195e+04	1.727e+05	7.425e+05	5.100e+04	1.193e+05	5.033e+05
45	6.207e+05	1.528e+06	6.766e+06	7.219e+04	1.735e+05	7.471e+05	5.116e+04	1.195e+05	5.036e+05
46	6.251e+05	1.536e+06	6.772e+06	7.252e+04	1.739e+05	7.464e+05	5.134e+04	1.199e+05	5.053e+05
47	6.272e+05	1.540e+06	6.767e+06	7.283e+04	1.745e+05	7.488e+05	5.160e+04	1.203e+05	5.065e+05
48	6.309e+05	1.549e+06	6.733e+06	7.319e+04	1.755e+05	7.504e+05	5.180e+04	1.210e+05	5.093e+05
49	6.336e+05	1.554e+06	6.798e+06	7.359e+04	1.761e+05	7.520e+05	5.201e+04	1.216e+05	5.123e+05
50	6.376e+05	1.560e+06	6.787e+06	7.400e+04	1.771e+05	7.561e+05	5.224e+04	1.222e+05	5.151e+05
51	6.415e+05	1.565e+06	6.796e+06	7.444e+04	1.780e+05	7.598e+05	5.249e+04	1.230e+05	5.164e+05
52	6.460e+05	1.575e+06	6.836e+06	7.490e+04	1.791e+05	7.626e+05	5.272e+04	1.236e+05	5.178e+05
53	6.497e+05	1.585e+06	6.881e+06	7.534e+04	1.799e+05	7.676e+05	5.295e+04	1.242e+05	5.198e+05
54	6.537e+05	1.594e+06	6.884e+06	7.573e+04	1.808e+05	7.699e+05	5.320e+04	1.248e+05	5.216e+05
55	6.579e+05	1.598e+06	6.868e+06	7.604e+04	1.816e+05	7.746e+05	5.340e+04	1.253e+05	5.234e+05
56	6.617e+05	1.602e+06	6.892e+06	7.639e+04	1.823e+05	7.771e+05	5.359e+04	1.258e+05	5.258e+05
57	6.649e+05	1.609e+06	6.908e+06	7.676e+04	1.831e+05	7.795e+05	5.376e+04	1.263e+05	5.283e+05
58	6.681e+05	1.616e+06	6.955e+06	7.705e+04	1.838e+05	7.836e+05	5.396e+04	1.268e+05	5.315e+05
59	6.711e+05	1.621e+06	6.977e+06	7.737e+04	1.844e+05	7.870e+05	5.419e+04	1.272e+05	5.325e+05
60	6.738e+05	1.629e+06	7.016e+06	7.763e+04	1.851e+05	7.900e+05	5.436e+04	1.277e+05	5.339e+05
61	6.760e+05	1.636e+06	7.043e+06	7.795e+04	1.859e+05	7.924e+05	5.453e+04	1.281e+05	5.360e+05
62	6.788e+05	1.641e+06	7.054e+06	7.826e+04	1.865e+05	7.938e+05	5.470e+04	1.286e+05	5.374e+05
63	6.816e+05	1.648e+06	7.093e+06	7.854e+04	1.873e+05	7.974e+05	5.488e+04	1.289e+05	5.394e+05
64	6.839e+05	1.656e+06	7.123e+06	7.883e+04	1.881e+05	8.006e+05	5.503e+04	1.293e+05	5.412e+05
65	6.867e+05	1.662e+06	7.150e+06	7.908e+04	1.886e+05	8.036e+05	5.520e+04	1.296e+05	5.436e+05
66	6.897e+05	1.669e+06	7.169e+06	7.936e+04	1.894e+05	8.068e+05	5.536e+04	1.300e+05	5.454e+05
67	6.921e+05	1.674e+06	7.206e+06	7.959e+04	1.900e+05	8.096e+05	5.554e+04	1.304e+05	5.477e+05
68	6.949e+05	1.680e+06	7.223e+06	7.987e+04	1.905e+05	8.108e+05	5.569e+04	1.307e+05	5.492e+05
69	6.978e+05	1.685e+06	7.245e+06	8.009e+04	1.911e+05	8.130e+05	5.585e+04	1.311e+05	5.504e+05
70	7.005e+05	1.688e+06	7.268e+06	8.035e+04	1.916e+05	8.146e+05	5.601e+04	1.314e+05	5.511e+05
71	7.026e+05	1.695e+06	7.292e+06	8.057e+04	1.922e+05	8.162e+05	5.616e+04	1.318e+05	5.521e+05
72	7.043e+05	1.701e+06	7.310e+06	8.082e+04	1.927e+05	8.182e+05	5.630e+04	1.321e+05	5.536e+05
73	7.067e+05	1.705e+06	7.321e+06	8.107e+04	1.934e+05	8.217e+05	5.645e+04	1.324e+05	5.548e+05
74	7.092e+05	1.709e+06	7.346e+06	8.127e+04	1.939e+05	8.235e+05	5.657e+04	1.328e+05	5.561e+05
75	7.117e+05	1.715e+06	7.367e+06	8.149e+04	1.943e+05	8.252e+05	5.670e+04	1.331e+05	5.579e+05
76	7.142e+05	1.718e+06	7.382e+06	8.171e+04	1.949e+05	8.269e+05	5.683e+04	1.334e+05	5.586e+05
77	7.165e+05	1.723e+06	7.398e+06	8.192e+04	1.952e+05	8.287e+05	5.696e+04	1.337e+05	5.594e+05
78	7.183e+05	1.727e+06	7.423e+06	8.214e+04	1.957e+05	8.306e+05	5.709e+04	1.340e+05	5.603e+05
79	7.205e+05	1.730e+06	7.438e+06	8.236e+04	1.962e+05	8.325e+05	5.720e+04	1.343e+05	5.612e+05
80	7.225e+05	1.735e+06	7.458e+06	8.255e+04	1.966e+05	8.345e+05	5.731e+04	1.345e+05	5.624e+05
81	7.244e+05	1.739e+06	7.477e+06	8.274e+04	1.970e+05	8.360e+05	5.743e+04	1.348e+05	5.634e+05
82	7.264e+05	1.743e+06	7.498e+06	8.292e+04	1.974e+05	8.374e+05	5.754e+04	1.351e+05	5.650e+05
83	7.285e+05	1.747e+06	7.517e+06	8.309e+04	1.978e+05	8.390e+05	5.765e+04	1.354e+05	5.663e+05
84	7.307e+05	1.751e+06	7.538e+06	8.328e+04	1.982e+05	8.410e+05	5.775e+04	1.357e+05	5.672e+05
85	7.323e+05	1.755e+06	7.555e+06	8.345e+04	1.985e+05	8.427e+05	5.785e+04	1.359e+05	5.683e+05
86	7.339e+05	1.760e+06	7.572e+06	8.361e+04	1.989e+05	8.437e+05	5.794e+04	1.361e+05	5.695e+05
87	7.359e+05	1.764e+06	7.599e+06	8.376e+04	1.992e+05	8.451e+05	5.802e+04	1.363e+05	5.701e+05
88	7.380e+05	1.768e+06	7.618e+06	8.394e+04	1.996e+05	8.464e+05	5.812e+04	1.365e+05	5.711e+05
89	7.396e+05	1.772e+06	7.624e+06	8.409e+04	2.000e+05	8.478e+05	5.819e+04	1.367e+05	5.720e+05
90	7.414e+05	1.775e+06	7.632e+06	8.423e+04	2.003e+05	8.495e+05	5.829e+04	1.368e+05	5.727e+05
91	7.429e+05	1.778e+06	7.641e+06	8.440e+04	2.005e+05	8.509e+05	5.837e+04	1.370e+05	5.733e+05
92	7.444e+05	1.781e+06	7.646e+06	8.455e+04	2.009e+05	8.527e+05	5.844e+04	1.372e+05	5.745e+05
93	7.459e+05	1.785e+06	7.658e+06	8.469e+04	2.011e+05	8.539e+05	5.851e+04	1.374e+05	5.753e+05
94	7.472e+05	1.788e+06	7.678e+06	8.482e+04	2.015e+05	8.547e+05	5.856e+04	1.376e+05	5.762e+05
95	7.486e+05	1.791e+06	7.688e+06	8.495e+04	2.017e+05	8.558e+05	5.862e+04	1.377e+05	5.771e+05
96	7.502e+05	1.793e+06	7.703e+06	8.508e+04	2.020e+05	8.562e+05	5.867e+04	1.379e+05	5.776e+05
97	7.515e+05	1.796e+06	7.714e+06	8.520e+04	2.024e+05	8.575e+05	5.873e+04	1.380e+05	5.783e+05
98	7.527e+05	1.799e+06	7.729e+06	8.530e+04	2.026e+05	8.583e+05	5.880e+04	1.381e+05	5.791e+05
99	7.540e+05	1.802e+06	7.741e+06	8.541e+04	2.028e+05	8.595e+05	5.886e+04	1.382e+05	5.796e+05
100	7.554e+05	1.805e+06	7.751e+06	8.554e+04	2.030e+05	8.601e+05	5.891e+04	1.384e+05	5.800e+05
