## Supplementary Data: A zip file containing the simulation executable, the source code, R scripts, batch files, and simulation results. for "Age-related late-onset disease heritability patterns and implications for genome-wide association studies": CasesNeededStatisticalPower.csv

age	X1	X2	X3	X4	X5	X6	X7	X8	X9
30	5.663e+05	1.489e+06	6.206e+06	7.061e+04	1.663e+05	7.131e+05	5.099e+04	1.170e+05	4.656e+05
31	6.156e+05	1.409e+06	5.998e+06	7.202e+04	1.652e+05	7.212e+05	5.049e+04	1.113e+05	4.723e+05
32	5.876e+05	1.439e+06	5.595e+06	6.935e+04	1.695e+05	7.038e+05	5.012e+04	1.166e+05	5.399e+05
33	6.168e+05	1.510e+06	6.772e+06	7.115e+04	1.713e+05	7.288e+05	5.033e+04	1.188e+05	5.264e+05
34	6.146e+05	1.526e+06	6.954e+06	7.101e+04	1.725e+05	7.363e+05	5.027e+04	1.208e+05	5.025e+05
35	6.208e+05	1.499e+06	6.738e+06	7.022e+04	1.649e+05	7.788e+05	4.993e+04	1.181e+05	4.888e+05
36	6.204e+05	1.538e+06	6.434e+06	7.115e+04	1.724e+05	7.527e+05	5.163e+04	1.197e+05	5.060e+05
37	6.123e+05	1.575e+06	6.495e+06	7.101e+04	1.737e+05	7.318e+05	5.013e+04	1.184e+05	5.102e+05
38	6.234e+05	1.528e+06	6.853e+06	7.218e+04	1.719e+05	7.709e+05	5.100e+04	1.203e+05	4.869e+05
39	6.185e+05	1.527e+06	7.256e+06	7.206e+04	1.757e+05	7.257e+05	5.213e+04	1.205e+05	4.896e+05
40	5.893e+05	1.530e+06	6.313e+06	7.300e+04	1.709e+05	7.748e+05	5.160e+04	1.211e+05	4.940e+05
41	6.312e+05	1.517e+06	6.718e+06	7.228e+04	1.770e+05	7.373e+05	5.172e+04	1.208e+05	5.116e+05
42	6.332e+05	1.561e+06	7.266e+06	7.419e+04	1.786e+05	7.371e+05	5.273e+04	1.213e+05	5.130e+05
43	6.411e+05	1.599e+06	7.273e+06	7.497e+04	1.776e+05	7.656e+05	5.302e+04	1.220e+05	5.134e+05
44	6.417e+05	1.592e+06	6.954e+06	7.509e+04	1.817e+05	7.621e+05	5.174e+04	1.242e+05	5.430e+05
45	6.681e+05	1.575e+06	6.967e+06	7.550e+04	1.824e+05	7.959e+05	5.333e+04	1.236e+05	5.160e+05
46	6.733e+05	1.629e+06	6.981e+06	7.678e+04	1.816e+05	7.589e+05	5.400e+04	1.257e+05	5.305e+05
47	6.610e+05	1.619e+06	6.908e+06	7.728e+04	1.838e+05	7.878e+05	5.507e+04	1.271e+05	5.295e+05
48	6.813e+05	1.670e+06	6.677e+06	7.837e+04	1.888e+05	7.869e+05	5.499e+04	1.301e+05	5.479e+05
49	6.788e+05	1.651e+06	7.607e+06	7.960e+04	1.878e+05	7.910e+05	5.568e+04	1.308e+05	5.564e+05
50	6.990e+05	1.674e+06	6.960e+06	8.060e+04	1.925e+05	8.232e+05	5.628e+04	1.322e+05	5.599e+05
51	7.060e+05	1.683e+06	7.176e+06	8.179e+04	1.947e+05	8.270e+05	5.712e+04	1.362e+05	5.517e+05
52	7.209e+05	1.740e+06	7.555e+06	8.302e+04	1.982e+05	8.268e+05	5.753e+04	1.350e+05	5.564e+05
53	7.252e+05	1.788e+06	7.733e+06	8.414e+04	1.986e+05	8.634e+05	5.821e+04	1.371e+05	5.690e+05
54	7.394e+05	1.791e+06	7.334e+06	8.478e+04	2.021e+05	8.422e+05	5.928e+04	1.404e+05	5.737e+05
55	7.550e+05	1.758e+06	7.145e+06	8.498e+04	2.035e+05	8.861e+05	5.947e+04	1.397e+05	5.804e+05
56	7.618e+05	1.771e+06	7.713e+06	8.674e+04	2.051e+05	8.668e+05	6.004e+04	1.416e+05	5.971e+05
57	7.656e+05	1.830e+06	7.680e+06	8.826e+04	2.086e+05	8.753e+05	6.047e+04	1.430e+05	6.047e+05
58	7.755e+05	1.869e+06	8.313e+06	8.812e+04	2.106e+05	9.160e+05	6.173e+04	1.463e+05	6.292e+05
59	7.827e+05	1.857e+06	7.987e+06	8.971e+04	2.119e+05	9.165e+05	6.302e+04	1.455e+05	5.982e+05
60	7.895e+05	1.928e+06	8.399e+06	9.008e+04	2.147e+05	9.222e+05	6.260e+04	1.480e+05	6.115e+05
61	7.895e+05	1.936e+06	8.305e+06	9.221e+04	2.207e+05	9.195e+05	6.351e+04	1.502e+05	6.328e+05
62	8.108e+05	1.938e+06	8.056e+06	9.319e+04	2.210e+05	9.115e+05	6.430e+04	1.522e+05	6.257e+05
63	8.209e+05	1.994e+06	8.796e+06	9.384e+04	2.251e+05	9.707e+05	6.507e+04	1.519e+05	6.446e+05
64	8.224e+05	2.033e+06	8.694e+06	9.527e+04	2.291e+05	9.736e+05	6.551e+04	1.541e+05	6.486e+05
65	8.456e+05	2.031e+06	8.749e+06	9.550e+04	2.277e+05	9.827e+05	6.660e+04	1.547e+05	6.760e+05
66	8.614e+05	2.066e+06	8.648e+06	9.767e+04	2.344e+05	9.993e+05	6.694e+04	1.562e+05	6.681e+05
67	8.567e+05	2.060e+06	9.243e+06	9.753e+04	2.343e+05	1.004e+06	6.865e+04	1.606e+05	6.894e+05
68	8.820e+05	2.100e+06	8.849e+06	1.000e+05	2.357e+05	9.710e+05	6.847e+04	1.592e+05	6.751e+05
69	8.974e+05	2.116e+06	9.061e+06	9.961e+04	2.383e+05	1.008e+06	6.972e+04	1.636e+05	6.750e+05
70	9.000e+05	2.084e+06	9.216e+06	1.017e+05	2.407e+05	1.005e+06	7.041e+04	1.638e+05	6.671e+05
71	8.969e+05	2.203e+06	9.344e+06	1.025e+05	2.460e+05	1.013e+06	7.088e+04	1.684e+05	6.876e+05
72	8.956e+05	2.241e+06	9.302e+06	1.043e+05	2.453e+05	1.042e+06	7.159e+04	1.678e+05	7.069e+05
73	9.278e+05	2.167e+06	9.163e+06	1.054e+05	2.539e+05	1.104e+06	7.295e+04	1.678e+05	7.062e+05
74	9.483e+05	2.206e+06	9.752e+06	1.056e+05	2.521e+05	1.059e+06	7.257e+04	1.749e+05	7.186e+05
75	9.575e+05	2.296e+06	9.746e+06	1.068e+05	2.526e+05	1.068e+06	7.387e+04	1.747e+05	7.418e+05
76	9.705e+05	2.243e+06	9.612e+06	1.088e+05	2.601e+05	1.079e+06	7.478e+04	1.747e+05	7.155e+05
77	9.748e+05	2.303e+06	9.786e+06	1.097e+05	2.570e+05	1.093e+06	7.535e+04	1.762e+05	7.233e+05
78	9.703e+05	2.340e+06	1.027e+07	1.117e+05	2.633e+05	1.119e+06	7.688e+04	1.780e+05	7.345e+05
79	1.001e+06	2.303e+06	1.003e+07	1.127e+05	2.653e+05	1.124e+06	7.644e+04	1.819e+05	7.453e+05
80	1.003e+06	2.404e+06	1.031e+07	1.130e+05	2.681e+05	1.146e+06	7.766e+04	1.824e+05	7.700e+05
81	1.010e+06	2.406e+06	1.042e+07	1.143e+05	2.718e+05	1.139e+06	7.878e+04	1.851e+05	7.659e+05
82	1.032e+06	2.443e+06	1.065e+07	1.156e+05	2.717e+05	1.146e+06	7.958e+04	1.891e+05	7.967e+05
83	1.052e+06	2.483e+06	1.073e+07	1.165e+05	2.751e+05	1.172e+06	7.979e+04	1.882e+05	8.029e+05
84	1.062e+06	2.512e+06	1.094e+07	1.182e+05	2.810e+05	1.199e+06	8.085e+04	1.924e+05	7.934e+05
85	1.055e+06	2.513e+06	1.086e+07	1.195e+05	2.825e+05	1.204e+06	8.168e+04	1.914e+05	8.095e+05
86	1.064e+06	2.617e+06	1.105e+07	1.206e+05	2.842e+05	1.183e+06	8.239e+04	1.940e+05	8.210e+05
87	1.105e+06	2.575e+06	1.175e+07	1.211e+05	2.865e+05	1.214e+06	8.319e+04	1.941e+05	8.105e+05
88	1.121e+06	2.636e+06	1.141e+07	1.241e+05	2.919e+05	1.228e+06	8.434e+04	1.954e+05	8.244e+05
89	1.112e+06	2.706e+06	1.089e+07	1.248e+05	2.965e+05	1.248e+06	8.473e+04	2.017e+05	8.429e+05
90	1.135e+06	2.633e+06	1.110e+07	1.248e+05	2.966e+05	1.276e+06	8.640e+04	1.977e+05	8.383e+05
91	1.134e+06	2.678e+06	1.121e+07	1.290e+05	2.996e+05	1.284e+06	8.649e+04	2.021e+05	8.438e+05
92	1.147e+06	2.713e+06	1.119e+07	1.288e+05	3.034e+05	1.316e+06	8.727e+04	2.091e+05	8.816e+05
93	1.171e+06	2.829e+06	1.170e+07	1.304e+05	3.066e+05	1.302e+06	8.822e+04	2.080e+05	8.767e+05
94	1.160e+06	2.720e+06	1.245e+07	1.317e+05	3.119e+05	1.290e+06	8.824e+04	2.107e+05	8.908e+05
95	1.189e+06	2.836e+06	1.191e+07	1.321e+05	3.139e+05	1.326e+06	8.951e+04	2.114e+05	9.009e+05
96	1.223e+06	2.825e+06	1.246e+07	1.343e+05	3.196e+05	1.291e+06	9.042e+04	2.160e+05	8.931e+05
97	1.209e+06	2.846e+06	1.226e+07	1.360e+05	3.242e+05	1.376e+06	9.191e+04	2.125e+05	9.122e+05
98	1.224e+06	2.918e+06	1.275e+07	1.358e+05	3.255e+05	1.348e+06	9.374e+04	2.144e+05	9.348e+05
99	1.243e+06	3.026e+06	1.269e+07	1.386e+05	3.242e+05	1.397e+06	9.412e+04	2.216e+05	9.208e+05
100	1.276e+06	3.012e+06	1.271e+07	1.415e+05	3.271e+05	1.372e+06	9.462e+04	2.232e+05	9.272e+05
