## Supplementary Data: A zip file containing the simulation executable, the source code, R scripts, batch files, and simulation results. for "Age-related late-onset disease heritability patterns and implications for genome-wide association studies": CasesNeededYoungOldCohortStatisticalPower.csv

age	X1	X2	X3	X4	X5	X6	X7	X8	X9
35	6.055e+05	1.489e+06	6.484e+06	7.038e+04	1.687e+05	7.188e+05	4.994e+04	1.168e+05	4.894e+05
36	6.049e+05	1.487e+06	6.477e+06	7.030e+04	1.685e+05	7.180e+05	4.989e+04	1.166e+05	4.889e+05
37	6.041e+05	1.485e+06	6.468e+06	7.021e+04	1.683e+05	7.171e+05	4.982e+04	1.165e+05	4.883e+05
38	6.032e+05	1.483e+06	6.458e+06	7.010e+04	1.680e+05	7.161e+05	4.975e+04	1.163e+05	4.875e+05
39	6.021e+05	1.480e+06	6.447e+06	6.998e+04	1.677e+05	7.148e+05	4.966e+04	1.161e+05	4.867e+05
40	6.010e+05	1.477e+06	6.434e+06	6.984e+04	1.674e+05	7.135e+05	4.956e+04	1.159e+05	4.857e+05
41	5.997e+05	1.474e+06	6.419e+06	6.969e+04	1.670e+05	7.119e+05	4.945e+04	1.156e+05	4.846e+05
42	5.982e+05	1.470e+06	6.403e+06	6.952e+04	1.666e+05	7.102e+05	4.933e+04	1.153e+05	4.835e+05
43	5.967e+05	1.467e+06	6.387e+06	6.934e+04	1.662e+05	7.084e+05	4.920e+04	1.151e+05	4.822e+05
44	5.950e+05	1.462e+06	6.368e+06	6.914e+04	1.657e+05	7.064e+05	4.906e+04	1.147e+05	4.809e+05
45	5.932e+05	1.458e+06	6.349e+06	6.893e+04	1.652e+05	7.043e+05	4.891e+04	1.144e+05	4.794e+05
46	5.912e+05	1.453e+06	6.328e+06	6.871e+04	1.647e+05	7.019e+05	4.876e+04	1.140e+05	4.778e+05
47	5.892e+05	1.448e+06	6.306e+06	6.847e+04	1.641e+05	6.996e+05	4.858e+04	1.136e+05	4.762e+05
48	5.870e+05	1.443e+06	6.283e+06	6.821e+04	1.635e+05	6.969e+05	4.840e+04	1.132e+05	4.744e+05
49	5.847e+05	1.437e+06	6.258e+06	6.795e+04	1.629e+05	6.942e+05	4.821e+04	1.127e+05	4.725e+05
50	5.823e+05	1.431e+06	6.232e+06	6.766e+04	1.622e+05	6.914e+05	4.801e+04	1.123e+05	4.706e+05
51	5.798e+05	1.425e+06	6.205e+06	6.737e+04	1.615e+05	6.884e+05	4.780e+04	1.118e+05	4.686e+05
52	5.772e+05	1.418e+06	6.176e+06	6.706e+04	1.608e+05	6.852e+05	4.759e+04	1.113e+05	4.665e+05
53	5.744e+05	1.412e+06	6.147e+06	6.674e+04	1.600e+05	6.819e+05	4.736e+04	1.107e+05	4.642e+05
54	5.715e+05	1.405e+06	6.116e+06	6.641e+04	1.592e+05	6.785e+05	4.712e+04	1.102e+05	4.619e+05
55	5.687e+05	1.398e+06	6.086e+06	6.608e+04	1.584e+05	6.752e+05	4.689e+04	1.096e+05	4.596e+05
56	5.659e+05	1.391e+06	6.055e+06	6.574e+04	1.576e+05	6.717e+05	4.664e+04	1.091e+05	4.573e+05
57	5.629e+05	1.383e+06	6.024e+06	6.540e+04	1.568e+05	6.681e+05	4.640e+04	1.085e+05	4.548e+05
58	5.599e+05	1.376e+06	5.991e+06	6.505e+04	1.559e+05	6.645e+05	4.615e+04	1.079e+05	4.524e+05
59	5.569e+05	1.369e+06	5.960e+06	6.470e+04	1.551e+05	6.609e+05	4.590e+04	1.073e+05	4.500e+05
60	5.540e+05	1.362e+06	5.928e+06	6.436e+04	1.543e+05	6.574e+05	4.565e+04	1.068e+05	4.476e+05
61	5.509e+05	1.354e+06	5.895e+06	6.401e+04	1.534e+05	6.538e+05	4.540e+04	1.062e+05	4.451e+05
62	5.480e+05	1.347e+06	5.863e+06	6.366e+04	1.526e+05	6.502e+05	4.515e+04	1.056e+05	4.427e+05
63	5.449e+05	1.339e+06	5.831e+06	6.330e+04	1.517e+05	6.466e+05	4.490e+04	1.050e+05	4.403e+05
64	5.420e+05	1.332e+06	5.799e+06	6.296e+04	1.509e+05	6.430e+05	4.465e+04	1.044e+05	4.378e+05
65	5.390e+05	1.324e+06	5.767e+06	6.260e+04	1.500e+05	6.394e+05	4.440e+04	1.038e+05	4.354e+05
66	5.360e+05	1.317e+06	5.734e+06	6.226e+04	1.492e+05	6.358e+05	4.415e+04	1.032e+05	4.329e+05
67	5.331e+05	1.309e+06	5.702e+06	6.191e+04	1.483e+05	6.323e+05	4.389e+04	1.026e+05	4.305e+05
68	5.301e+05	1.302e+06	5.670e+06	6.155e+04	1.475e+05	6.286e+05	4.365e+04	1.021e+05	4.280e+05
69	5.271e+05	1.295e+06	5.638e+06	6.120e+04	1.467e+05	6.250e+05	4.339e+04	1.015e+05	4.256e+05
70	5.242e+05	1.287e+06	5.606e+06	6.086e+04	1.458e+05	6.214e+05	4.314e+04	1.009e+05	4.231e+05
71	5.212e+05	1.280e+06	5.574e+06	6.051e+04	1.450e+05	6.178e+05	4.289e+04	1.003e+05	4.207e+05
72	5.183e+05	1.272e+06	5.542e+06	6.016e+04	1.441e+05	6.141e+05	4.264e+04	9.975e+04	4.182e+05
73	5.153e+05	1.265e+06	5.509e+06	5.981e+04	1.433e+05	6.105e+05	4.239e+04	9.917e+04	4.158e+05
74	5.124e+05	1.258e+06	5.477e+06	5.946e+04	1.425e+05	6.069e+05	4.214e+04	9.858e+04	4.134e+05
75	5.095e+05	1.251e+06	5.445e+06	5.911e+04	1.416e+05	6.033e+05	4.189e+04	9.801e+04	4.109e+05
76	5.065e+05	1.243e+06	5.413e+06	5.877e+04	1.408e+05	5.998e+05	4.165e+04	9.743e+04	4.085e+05
77	5.037e+05	1.236e+06	5.381e+06	5.843e+04	1.400e+05	5.962e+05	4.140e+04	9.685e+04	4.061e+05
78	5.008e+05	1.229e+06	5.349e+06	5.809e+04	1.392e+05	5.927e+05	4.116e+04	9.628e+04	4.036e+05
79	4.979e+05	1.222e+06	5.317e+06	5.775e+04	1.384e+05	5.892e+05	4.091e+04	9.570e+04	4.012e+05
80	4.950e+05	1.215e+06	5.285e+06	5.741e+04	1.376e+05	5.857e+05	4.066e+04	9.514e+04	3.989e+05
81	4.922e+05	1.208e+06	5.254e+06	5.708e+04	1.368e+05	5.822e+05	4.043e+04	9.458e+04	3.965e+05
82	4.893e+05	1.201e+06	5.223e+06	5.674e+04	1.360e+05	5.789e+05	4.019e+04	9.402e+04	3.942e+05
83	4.865e+05	1.194e+06	5.191e+06	5.641e+04	1.352e+05	5.755e+05	3.995e+04	9.345e+04	3.918e+05
84	4.837e+05	1.188e+06	5.160e+06	5.608e+04	1.344e+05	5.722e+05	3.971e+04	9.290e+04	3.895e+05
85	4.810e+05	1.181e+06	5.129e+06	5.576e+04	1.336e+05	5.688e+05	3.948e+04	9.236e+04	3.873e+05
86	4.782e+05	1.174e+06	5.099e+06	5.543e+04	1.328e+05	5.656e+05	3.925e+04	9.182e+04	3.850e+05
87	4.755e+05	1.167e+06	5.069e+06	5.511e+04	1.321e+05	5.623e+05	3.902e+04	9.129e+04	3.828e+05
88	4.728e+05	1.161e+06	5.039e+06	5.479e+04	1.313e+05	5.590e+05	3.879e+04	9.075e+04	3.806e+05
89	4.701e+05	1.154e+06	5.010e+06	5.448e+04	1.305e+05	5.558e+05	3.857e+04	9.022e+04	3.783e+05
90	4.675e+05	1.147e+06	4.982e+06	5.416e+04	1.298e+05	5.527e+05	3.834e+04	8.969e+04	3.761e+05
91	4.648e+05	1.141e+06	4.953e+06	5.385e+04	1.290e+05	5.495e+05	3.812e+04	8.917e+04	3.739e+05
92	4.622e+05	1.134e+06	4.925e+06	5.355e+04	1.283e+05	5.464e+05	3.790e+04	8.865e+04	3.718e+05
93	4.596e+05	1.128e+06	4.898e+06	5.325e+04	1.276e+05	5.433e+05	3.768e+04	8.813e+04	3.696e+05
94	4.570e+05	1.121e+06	4.870e+06	5.294e+04	1.269e+05	5.402e+05	3.746e+04	8.761e+04	3.675e+05
95	4.545e+05	1.115e+06	4.843e+06	5.264e+04	1.262e+05	5.371e+05	3.725e+04	8.710e+04	3.653e+05
96	4.520e+05	1.108e+06	4.817e+06	5.235e+04	1.254e+05	5.341e+05	3.703e+04	8.659e+04	3.632e+05
97	4.495e+05	1.102e+06	4.791e+06	5.206e+04	1.247e+05	5.311e+05	3.682e+04	8.608e+04	3.611e+05
98	4.470e+05	1.095e+06	4.765e+06	5.177e+04	1.240e+05	5.281e+05	3.661e+04	8.558e+04	3.590e+05
99	4.445e+05	1.089e+06	4.740e+06	5.148e+04	1.233e+05	5.252e+05	3.640e+04	8.508e+04	3.569e+05
100	4.421e+05	1.083e+06	4.714e+06	5.119e+04	1.227e+05	5.222e+05	3.619e+04	8.458e+04	3.548e+05
