## Supplementary Data: A zip file containing the simulation executable, the source code, R scripts, batch files, and simulation results. for "Age-related late-onset disease heritability patterns and implications for genome-wide association studies": CohortHeritabilityAnalysis.csv

Age	PopMean	PopVar	PopSD	CaseMean	CaseVar	CaseSD	CumulativeCaseMean	CumulativeCaseVar	CumulativeCaseSD	Heritability	MeanOR	CaseOR	nControls	nCases	CumIncidence	nIncidence	nLifetimeIncidence	nAbsoluteIncidence
35	-0.0039207	1.4499	1.2041	1.4647	1.4811	1.217	0	0	0	0.3059	0.99609	4.3264	1958656911	5296079	0	0	0	0
36	-0.0047772	1.4486	1.2036	1.462	1.4782	1.2158	0	0	0	0.30572	0.99523	4.3146	1955569924	6443590	0	0	0	0
37	-0.0057477	1.4472	1.203	1.4592	1.4748	1.2144	0	0	0	0.30551	0.99427	4.3024	1952190760	7743436	0	0	0	0
38	-0.0068401	1.4457	1.2024	1.4564	1.4706	1.2127	0	0	0	0.30528	0.99318	4.2903	1948492548	9206245	0	0	0	0
39	-0.0080599	1.4439	1.2016	1.4529	1.4661	1.2108	0	0	0	0.30502	0.99197	4.2756	1944447711	10843258	0	0	0	0
40	-0.0094183	1.442	1.2008	1.4491	1.4615	1.2089	0	0	0	0.30474	0.99063	4.2591	1940026523	12666265	0	0	0	0
41	-0.010927	1.4398	1.1999	1.4453	1.4566	1.2069	0	0	0	0.30442	0.98913	4.2431	1935202430	14687544	0	0	0	0
42	-0.012592	1.4375	1.1989	1.4411	1.4509	1.2045	0	0	0	0.30408	0.98749	4.2252	1929942008	16920428	0	0	0	0
43	-0.014424	1.4349	1.1979	1.4366	1.4454	1.2022	0	0	0	0.3037	0.98568	4.2062	1924201597	19378075	0	0	0	0
44	-0.016436	1.4321	1.1967	1.4317	1.4396	1.1998	0	0	0	0.30329	0.9837	4.1856	1917944694	22075571	0	0	0	0
45	-0.018636	1.4291	1.1954	1.4263	1.4334	1.1972	0	0	0	0.30284	0.98154	4.1634	1911120982	25026593	0	0	0	0
46	-0.02104	1.4258	1.1941	1.4208	1.4272	1.1946	0	0	0	0.30236	0.97918	4.1403	1903675018	28246859	0	0	0	0
47	-0.023661	1.4223	1.1926	1.415	1.4205	1.1919	0	0	0	0.30183	0.97662	4.1163	1895562115	31752676	0	0	0	0
48	-0.026487	1.4185	1.191	1.4088	1.4137	1.189	0	0	0	0.30127	0.97386	4.0911	1886762600	35528304	0	0	0	0
49	-0.029507	1.4145	1.1893	1.4024	1.4067	1.1861	0	0	0	0.30068	0.97092	4.0649	1877267526	39553647	0	0	0	0
50	-0.032708	1.4103	1.1876	1.3958	1.3998	1.1831	0	0	0	0.30006	0.96782	4.0381	1867077817	43807124	0	0	0	0
51	-0.03608	1.4059	1.1857	1.3891	1.3929	1.1802	0	0	0	0.2994	0.96456	4.0114	1856178681	48264821	0	0	0	0
52	-0.039604	1.4014	1.1838	1.3824	1.3859	1.1772	0	0	0	0.29873	0.96117	3.9846	1844568495	52897606	0	0	0	0
53	-0.043269	1.3968	1.1818	1.3758	1.3791	1.1743	0	0	0	0.29803	0.95765	3.958	1832249458	57676786	0	0	0	0
54	-0.047045	1.392	1.1798	1.369	1.3723	1.1714	0	0	0	0.29732	0.95404	3.9316	1819240866	62570047	0	0	0	0
55	-0.050918	1.3871	1.1778	1.3622	1.3657	1.1686	0	0	0	0.29659	0.95036	3.9048	1805561764	67543805	0	0	0	0
56	-0.054869	1.3823	1.1757	1.3555	1.3592	1.1658	0	0	0	0.29585	0.94661	3.8787	1791233621	72560692	0	0	0	0
57	-0.058871	1.3773	1.1736	1.3488	1.3529	1.1631	0	0	0	0.29511	0.94283	3.8529	1776269891	77579214	0	0	0	0
58	-0.062919	1.3724	1.1715	1.3422	1.3467	1.1605	0	0	0	0.29437	0.93902	3.8274	1760657106	82588462	0	0	0	0
59	-0.067015	1.3675	1.1694	1.3356	1.3406	1.1578	0	0	0	0.29362	0.93518	3.8021	1744359154	87578098	0	0	0	0
60	-0.071158	1.3626	1.1673	1.329	1.3346	1.1552	0	0	0	0.29288	0.93131	3.7771	1727334937	92533295	0	0	0	0
61	-0.07534	1.3577	1.1652	1.3224	1.3287	1.1527	0	0	0	0.29213	0.92743	3.7522	1709535789	97443226	0	0	0	0
62	-0.079564	1.3527	1.1631	1.3157	1.3229	1.1502	0	0	0	0.29138	0.92352	3.7274	1690900900	102295250	0	0	0	0
63	-0.083833	1.3478	1.161	1.3091	1.3173	1.1477	0	0	0	0.29062	0.91958	3.703	1671361190	107070010	0	0	0	0
64	-0.088141	1.3429	1.1588	1.3026	1.3118	1.1453	0	0	0	0.28987	0.91563	3.6787	1650843612	111751935	0	0	0	0
65	-0.092488	1.338	1.1567	1.296	1.3063	1.143	0	0	0	0.28911	0.91166	3.6546	1629244702	116312087	0	0	0	0
66	-0.096875	1.333	1.1546	1.2894	1.301	1.1406	0	0	0	0.28836	0.90767	3.6308	1606454231	120732819	0	0	0	0
67	-0.1013	1.3281	1.1524	1.2829	1.2957	1.1383	0	0	0	0.2876	0.90366	3.607	1582345970	124986335	0	0	0	0
68	-0.10576	1.3232	1.1503	1.2764	1.2906	1.136	0	0	0	0.28684	0.89964	3.5836	1556819990	129040637	0	0	0	0
69	-0.11026	1.3183	1.1482	1.2698	1.2855	1.1338	0	0	0	0.28608	0.8956	3.5603	1529777686	132869768	0	0	0	0
70	-0.11479	1.3134	1.146	1.2633	1.2805	1.1316	0	0	0	0.28532	0.89155	3.5371	1501120963	136438690	0	0	0	0
71	-0.11936	1.3085	1.1439	1.2568	1.2755	1.1294	0	0	0	0.28456	0.88748	3.5142	1470749498	139712400	0	0	0	0
72	-0.12397	1.3036	1.1418	1.2503	1.2706	1.1272	0	0	0	0.2838	0.88341	3.4915	1438549070	142648514	0	0	0	0
73	-0.12861	1.2988	1.1396	1.2438	1.2659	1.1251	0	0	0	0.28304	0.87932	3.4689	1404401517	145213177	0	0	0	0
74	-0.13326	1.2939	1.1375	1.2373	1.2612	1.123	0	0	0	0.28228	0.87523	3.4463	1368205770	147356655	0	0	0	0
75	-0.13795	1.2891	1.1354	1.2308	1.2565	1.1209	0	0	0	0.28152	0.87114	3.4239	1329844840	149037365	0	0	0	0
76	-0.14267	1.2843	1.1332	1.2243	1.2519	1.1189	0	0	0	0.28076	0.86704	3.4018	1289226635	150201102	0	0	0	0
77	-0.14742	1.2795	1.1311	1.2177	1.2474	1.1169	0	0	0	0.28001	0.86293	3.3795	1246259183	150799095	0	0	0	0
78	-0.15217	1.2747	1.129	1.2112	1.243	1.1149	0	0	0	0.27925	0.85884	3.3575	1200882182	150785008	0	0	0	0
79	-0.15695	1.2699	1.1269	1.2047	1.2386	1.1129	0	0	0	0.2785	0.85475	3.3358	1153057572	150106156	0	0	0	0
80	-0.16175	1.2652	1.1248	1.1982	1.2343	1.111	0	0	0	0.27775	0.85065	3.314	1102823713	148728677	0	0	0	0
81	-0.16657	1.2605	1.1227	1.1916	1.23	1.1091	0	0	0	0.27701	0.84657	3.2923	1050215629	146609300	0	0	0	0
82	-0.1714	1.2558	1.1206	1.185	1.2258	1.1071	0	0	0	0.27626	0.84249	3.2706	995352473	143722567	0	0	0	0
83	-0.17624	1.2511	1.1185	1.1784	1.2215	1.1052	0	0	0	0.27552	0.83842	3.2492	938385654	140052474	0	0	0	0
84	-0.18107	1.2465	1.1165	1.1718	1.2173	1.1033	0	0	0	0.27478	0.83438	3.2279	879551834	135579527	0	0	0	0
85	-0.18592	1.2419	1.1144	1.1653	1.2131	1.1014	0	0	0	0.27404	0.83034	3.2067	819123503	130325830	0	0	0	0
86	-0.19078	1.2373	1.1123	1.1586	1.2089	1.0995	0	0	0	0.27331	0.82632	3.1856	757496786	124305372	0	0	0	0
87	-0.19561	1.2328	1.1103	1.1521	1.2048	1.0976	0	0	0	0.27258	0.82233	3.1649	695169309	117591951	0	0	0	0
88	-0.20046	1.2283	1.1083	1.1456	1.2007	1.0957	0	0	0	0.27186	0.81835	3.1444	632715945	110238348	0	0	0	0
89	-0.20529	1.2239	1.1063	1.1393	1.1965	1.0939	0	0	0	0.27114	0.81441	3.1246	570702661	102359683	0	0	0	0
90	-0.21014	1.2195	1.1043	1.1329	1.1926	1.0921	0	0	0	0.27043	0.81047	3.1047	509809199	94075025	0	0	0	0
91	-0.21502	1.2151	1.1023	1.1267	1.1887	1.0903	0	0	0	0.26973	0.80653	3.0855	450694218	85517178	0	0	0	0
92	-0.21985	1.2108	1.1004	1.1206	1.1849	1.0885	0	0	0	0.26903	0.80264	3.0668	394058808	76846524	0	0	0	0
93	-0.2247	1.2065	1.0984	1.1146	1.1814	1.0869	0	0	0	0.26833	0.79876	3.0485	340552237	68227467	0	0	0	0
94	-0.22955	1.2022	1.0965	1.1089	1.1779	1.0853	0	0	0	0.26763	0.79489	3.031	290753588	59818962	0	0	0	0
95	-0.23445	1.1979	1.0945	1.1034	1.1746	1.0838	0	0	0	0.26693	0.791	3.0144	245141961	51780958	0	0	0	0
96	-0.23937	1.1936	1.0925	1.0981	1.1715	1.0823	0	0	0	0.26623	0.78712	2.9984	204025252	44234923	0	0	0	0
97	-0.24433	1.1893	1.0905	1.093	1.1687	1.0811	0	0	0	0.26551	0.78323	2.9833	167582957	37290525	0	0	0	0
98	-0.24939	1.1849	1.0885	1.0883	1.1659	1.0798	0	0	0	0.2648	0.77928	2.9691	135825802	31006954	0	0	0	0
99	-0.25449	1.1807	1.0866	1.0839	1.1635	1.0787	0	0	0	0.2641	0.77531	2.956	108613568	25435095	0	0	0	0
100	-0.25966	1.1763	1.0846	1.0796	1.1612	1.0776	0	0	0	0.26338	0.77131	2.9435	85708281	20589004	0	0	0	0
101	-0.26489	1.1721	1.0826	1.0757	1.1594	1.0767	0	0	0	0.26269	0.76729	2.932	66752736	16441529	0	0	0	0
102	-0.27009	1.1678	1.0807	1.0721	1.1577	1.076	0	0	0	0.26198	0.76331	2.9216	51317434	12958520	0	0	0	0
103	-0.27543	1.1634	1.0786	1.0688	1.1564	1.0754	0	0	0	0.26125	0.75925	2.9119	38947222	10080724	0	0	0	0
104	-0.28081	1.159	1.0766	1.0658	1.1552	1.0748	0	0	0	0.26052	0.75517	2.903	29181825	7738292	0	0	0	0
105	-0.28608	1.155	1.0747	1.0637	1.1547	1.0746	0	0	0	0.25985	0.7512	2.8971	21569783	5860217	0	0	0	0
