## Supplementary Data: A zip file containing the simulation executable, the source code, R scripts, batch files, and simulation results. for "Age-related late-onset disease heritability patterns and implications for genome-wide association studies": CohortStatisticalPower.csv

Age	nCases	p0	c0	d0	s0	sd0	p1	c1	d1	s1	sd1	p2	c2	d2	s2	sd2	p3	c3	d3	s3	sd3	p4	c4	d4	s4	sd4	p5	c5	d5	s5	sd5	p6	c6	d6	s6	sd6	p7	c7	d7	s7	sd7	p8	c8	d8	s8	sd8
35	5296079	0.072971	0.082917	-0.009946	0	0	0.072983	0.079618	-0.0066351	0	0	0.072992	0.076311	-0.0033189	0	0	0.28593	0.31505	-0.029128	0	0	0.28595	0.30561	-0.019657	0	0	0.28596	0.29601	-0.010046	0	0	0.49991	0.53448	-0.034577	0	0	0.49994	0.52359	-0.023646	0	0	0.49997	0.5121	-0.012132	0	0
36	6443590	0.072965	0.082885	-0.0099197	0	0	0.072979	0.079582	-0.006603	0	0	0.07299	0.076314	-0.0033243	0	0	0.28591	0.315	-0.029091	0	0	0.28594	0.30561	-0.019672	0	0	0.28596	0.29593	-0.0099733	0	0	0.49989	0.53442	-0.034535	0	0	0.49993	0.52355	-0.023621	0	0	0.49996	0.51205	-0.012089	0	0
37	7743436	0.072959	0.082865	-0.0099057	0	0	0.072974	0.079599	-0.0066246	0	0	0.072988	0.076297	-0.0033089	0	0	0.28589	0.31496	-0.029075	0	0	0.28592	0.30555	-0.019627	0	0	0.28595	0.2959	-0.0099516	0	0	0.49986	0.5344	-0.034536	0	0	0.49991	0.52352	-0.023605	0	0	0.49995	0.51198	-0.012029	0	0
38	9206245	0.072952	0.082839	-0.0098874	0	0	0.072969	0.079598	-0.0066288	0	0	0.072985	0.076297	-0.003312	0	0	0.28587	0.31491	-0.029038	0	0	0.28591	0.30554	-0.019631	0	0	0.28594	0.29587	-0.0099261	0	0	0.49984	0.53433	-0.03449	0	0	0.4999	0.52347	-0.023576	0	0	0.49994	0.51198	-0.01204	0	0
39	10843258	0.072943	0.08281	-0.0098669	0	0	0.072964	0.079562	-0.0065984	0	0	0.072983	0.076303	-0.0033208	0	0	0.28584	0.31485	-0.029012	0	0	0.28589	0.30546	-0.019569	0	0	0.28594	0.29583	-0.0098941	0	0	0.49981	0.53426	-0.034453	0	0	0.49988	0.52345	-0.02357	0	0	0.49993	0.51196	-0.012028	0	0
40	12666265	0.072934	0.08277	-0.0098362	0	0	0.072958	0.079545	-0.0065868	0	0	0.072979	0.076285	-0.0033055	0	0	0.28582	0.31475	-0.028936	0	0	0.28587	0.30543	-0.019557	0	0	0.28593	0.2958	-0.0098703	0	0	0.49978	0.53419	-0.034417	0	0	0.49985	0.52338	-0.023529	0	0	0.49992	0.51198	-0.012061	0	0
41	14687544	0.072924	0.082748	-0.0098242	0	0	0.072951	0.079525	-0.0065737	0	0	0.072976	0.076266	-0.0032896	0	0	0.28579	0.3147	-0.028912	0	0	0.28585	0.30541	-0.019551	0	0	0.28592	0.29582	-0.0099014	0	0	0.49974	0.5341	-0.034359	0	0	0.49983	0.5233	-0.023474	0	0	0.49991	0.51197	-0.012061	0	0
42	16920428	0.072913	0.082709	-0.0097958	0	0	0.072943	0.079515	-0.0065713	0	0	0.072972	0.076266	-0.0032941	0	0	0.28575	0.3146	-0.028848	0	0	0.28583	0.30533	-0.019496	0	0	0.2859	0.29582	-0.0099203	0	0	0.4997	0.53399	-0.034282	0	0	0.4998	0.52324	-0.023434	0	0	0.49989	0.51194	-0.012049	0	0
43	19378075	0.072901	0.082681	-0.0097809	0	0	0.072935	0.079496	-0.0065609	0	0	0.072968	0.076254	-0.0032859	0	0	0.28572	0.31449	-0.02877	0	0	0.28581	0.30527	-0.019461	0	0	0.28589	0.29578	-0.0098912	0	0	0.49966	0.53385	-0.034189	0	0	0.49977	0.52317	-0.023398	0	0	0.49988	0.51188	-0.011997	0	0
44	22075571	0.072887	0.082649	-0.009762	0	0	0.072926	0.079476	-0.0065494	0	0	0.072963	0.076259	-0.0032955	0	0	0.28568	0.31437	-0.028688	0	0	0.28578	0.30519	-0.019409	0	0	0.28588	0.29575	-0.009873	0	0	0.49961	0.53375	-0.034137	0	0	0.49974	0.52311	-0.023367	0	0	0.49986	0.51182	-0.011953	0	0
45	25026593	0.072872	0.082618	-0.0097457	0	0	0.072916	0.079466	-0.0065502	0	0	0.072958	0.07624	-0.0032815	0	0	0.28563	0.31426	-0.02863	0	0	0.28575	0.30512	-0.019371	0	0	0.28586	0.29571	-0.0098421	0	0	0.49956	0.53365	-0.03409	0	0	0.49971	0.52302	-0.023311	0	0	0.49985	0.51176	-0.011916	0	0
46	28246859	0.072856	0.082579	-0.009723	0	0	0.072905	0.079437	-0.0065321	0	0	0.072953	0.07622	-0.0032675	0	0	0.28559	0.31417	-0.028581	0	0	0.28572	0.30506	-0.019345	0	0	0.28585	0.29566	-0.0098139	0	0	0.4995	0.5335	-0.033999	0	0	0.49967	0.52294	-0.023271	0	0	0.49983	0.51173	-0.0119	0	0
47	31752676	0.072838	0.082546	-0.0097083	0	0	0.072893	0.079417	-0.006524	0	0	0.072947	0.076203	-0.0032557	0	0	0.28553	0.31406	-0.028524	0	0	0.28568	0.30497	-0.019289	0	0	0.28583	0.29561	-0.0097854	0	0	0.49944	0.53339	-0.033951	0	0	0.49962	0.52284	-0.023219	0	0	0.4998	0.51167	-0.011867	0	0
48	35528304	0.072819	0.082507	-0.0096878	0	0	0.07288	0.079393	-0.0065125	0	0	0.07294	0.076179	-0.0032387	0	0	0.28548	0.31394	-0.028465	0	0	0.28565	0.3049	-0.019256	0	0	0.28581	0.29558	-0.00977	0	0	0.49937	0.53325	-0.03388	0	0	0.49958	0.52273	-0.023154	0	0	0.49978	0.51164	-0.011857	0	0
49	39553647	0.072798	0.082455	-0.009657	0	0	0.072866	0.079373	-0.0065069	0	0	0.072933	0.07617	-0.0032367	0	0	0.28542	0.3138	-0.028383	0	0	0.28561	0.30482	-0.019216	0	0	0.28579	0.29552	-0.0097348	0	0	0.4993	0.53311	-0.033803	0	0	0.49953	0.52263	-0.023104	0	0	0.49976	0.51158	-0.011826	0	0
50	43807124	0.072777	0.082405	-0.0096286	0	0	0.072852	0.079332	-0.0064795	0	0	0.072926	0.076164	-0.003238	0	0	0.28535	0.31367	-0.028316	0	0	0.28556	0.30471	-0.019148	0	0	0.28577	0.2955	-0.0097286	0	0	0.49923	0.53294	-0.033713	0	0	0.49948	0.52253	-0.023056	0	0	0.49973	0.51153	-0.011796	0	0
51	48264821	0.072754	0.082355	-0.0096007	0	0	0.072837	0.079295	-0.0064587	0	0	0.072918	0.076145	-0.0032271	0	0	0.28529	0.31355	-0.02826	0	0	0.28552	0.30462	-0.019105	0	0	0.28575	0.29545	-0.0097039	0	0	0.49915	0.53279	-0.033645	0	0	0.49942	0.52242	-0.023001	0	0	0.4997	0.51148	-0.011774	0	0
52	52897606	0.072731	0.082307	-0.0095765	0	0	0.072821	0.079259	-0.0064385	0	0	0.072911	0.076127	-0.0032164	0	0	0.28522	0.31342	-0.028198	0	0	0.28547	0.30454	-0.019064	0	0	0.28572	0.29542	-0.0096957	0	0	0.49906	0.53265	-0.033583	0	0	0.49937	0.52232	-0.022949	0	0	0.49967	0.51141	-0.011735	0	0
53	57676786	0.072706	0.082259	-0.0095524	0	0	0.072805	0.079223	-0.0064186	0	0	0.072902	0.076112	-0.0032101	0	0	0.28515	0.31327	-0.028124	0	0	0.28542	0.30446	-0.019039	0	0	0.2857	0.29537	-0.0096706	0	0	0.49898	0.5325	-0.03352	0	0	0.49931	0.52221	-0.022905	0	0	0.49964	0.51136	-0.011712	0	0
54	62570047	0.072681	0.082214	-0.0095331	0	0	0.072788	0.079186	-0.0063979	0	0	0.072894	0.076099	-0.0032055	0	0	0.28507	0.31314	-0.028067	0	0	0.28537	0.30437	-0.019002	0	0	0.28567	0.29533	-0.0096623	0	0	0.49889	0.53234	-0.033456	0	0	0.49925	0.52209	-0.022844	0	0	0.49961	0.5113	-0.01169	0	0
55	67543805	0.072655	0.082172	-0.0095171	0	0	0.072771	0.079161	-0.0063904	0	0	0.072885	0.076088	-0.0032034	0	0	0.28499	0.313	-0.028009	0	0	0.28532	0.30427	-0.018952	0	0	0.28564	0.29528	-0.0096358	0	0	0.4988	0.53218	-0.033387	0	0	0.49918	0.52198	-0.022794	0	0	0.49958	0.51124	-0.011661	0	0
56	72560692	0.072628	0.082128	-0.0094997	0	0	0.072753	0.079124	-0.0063709	0	0	0.072876	0.076077	-0.003201	0	0	0.28491	0.31288	-0.027962	0	0	0.28527	0.30417	-0.018906	0	0	0.28562	0.29523	-0.0096161	0	0	0.4987	0.53203	-0.033332	0	0	0.49912	0.52186	-0.022738	0	0	0.49955	0.51119	-0.011645	0	0
57	77579214	0.072601	0.082078	-0.0094769	0	0	0.072735	0.079093	-0.0063578	0	0	0.072867	0.076064	-0.003197	0	0	0.28484	0.31274	-0.027902	0	0	0.28521	0.30407	-0.018862	0	0	0.28559	0.29518	-0.0095927	0	0	0.49861	0.53188	-0.033274	0	0	0.49906	0.52175	-0.022699	0	0	0.49951	0.51114	-0.011624	0	0
58	82588462	0.072574	0.082029	-0.009455	0	0	0.072717	0.079061	-0.0063438	0	0	0.072858	0.07605	-0.0031921	0	0	0.28476	0.3126	-0.027842	0	0	0.28516	0.30398	-0.018823	0	0	0.28556	0.29513	-0.0095693	0	0	0.49851	0.53173	-0.033223	0	0	0.49899	0.52165	-0.022662	0	0	0.49948	0.51109	-0.011605	0	0
59	87578098	0.072546	0.081986	-0.0094401	0	0	0.072699	0.079031	-0.0063324	0	0	0.072849	0.076035	-0.0031862	0	0	0.28467	0.31247	-0.027797	0	0	0.2851	0.30389	-0.018787	0	0	0.28553	0.29508	-0.0095461	0	0	0.49841	0.53158	-0.033164	0	0	0.49892	0.52155	-0.022623	0	0	0.49945	0.51103	-0.011579	0	0
60	92533295	0.072518	0.081942	-0.0094236	0	0	0.07268	0.079001	-0.0063213	0	0	0.07284	0.076016	-0.0031763	0	0	0.28459	0.31234	-0.027748	0	0	0.28505	0.30381	-0.018759	0	0	0.28551	0.29503	-0.009527	0	0	0.49832	0.53142	-0.033109	0	0	0.49886	0.52144	-0.022584	0	0	0.49941	0.51097	-0.011553	0	0
61	97443226	0.07249	0.081895	-0.0094042	0	0	0.072661	0.078977	-0.0063161	0	0	0.07283	0.076	-0.0031702	0	0	0.28451	0.31221	-0.027698	0	0	0.28499	0.30372	-0.018725	0	0	0.28548	0.29499	-0.0095112	0	0	0.49822	0.53127	-0.033051	0	0	0.49879	0.52133	-0.022546	0	0	0.49938	0.51092	-0.011541	0	0
62	102295250	0.072462	0.081846	-0.0093838	0	0	0.072642	0.078948	-0.0063059	0	0	0.07282	0.075986	-0.0031659	0	0	0.28443	0.31207	-0.027643	0	0	0.28494	0.30363	-0.01869	0	0	0.28545	0.29494	-0.0094925	0	0	0.49812	0.53111	-0.032998	0	0	0.49872	0.52123	-0.022509	0	0	0.49934	0.51087	-0.011531	0	0
63	107070010	0.072433	0.081797	-0.0093633	0	0	0.072622	0.078918	-0.0062959	0	0	0.072811	0.075972	-0.0031615	0	0	0.28434	0.31193	-0.027593	0	0	0.28488	0.30354	-0.018659	0	0	0.28542	0.29489	-0.0094713	0	0	0.49801	0.53097	-0.032956	0	0	0.49865	0.52112	-0.022466	0	0	0.49931	0.51082	-0.011517	0	0
64	111751935	0.072405	0.081749	-0.0093446	0	0	0.072603	0.078885	-0.0062823	0	0	0.072801	0.075959	-0.0031574	0	0	0.28426	0.3118	-0.027545	0	0	0.28482	0.30344	-0.018622	0	0	0.28539	0.29485	-0.0094581	0	0	0.49791	0.53082	-0.032905	0	0	0.49858	0.52102	-0.022436	0	0	0.49927	0.51076	-0.011489	0	0
65	116312087	0.072376	0.081701	-0.0093256	0	0	0.072583	0.078854	-0.0062709	0	0	0.072792	0.075944	-0.0031524	0	0	0.28417	0.31167	-0.027496	0	0	0.28476	0.30336	-0.018596	0	0	0.28536	0.2948	-0.0094441	0	0	0.49781	0.53067	-0.032858	0	0	0.49851	0.52091	-0.022401	0	0	0.49924	0.51071	-0.011474	0	0
66	120732819	0.072347	0.081657	-0.0093101	0	0	0.072564	0.078824	-0.0062607	0	0	0.072781	0.075931	-0.0031498	0	0	0.28408	0.31153	-0.027449	0	0	0.2847	0.30326	-0.01856	0	0	0.28533	0.29477	-0.0094399	0	0	0.49771	0.53052	-0.032812	0	0	0.49844	0.52081	-0.022368	0	0	0.4992	0.51066	-0.011461	0	0
67	124986335	0.072318	0.081608	-0.0092904	0	0	0.072544	0.078795	-0.006252	0	0	0.072771	0.075917	-0.0031457	0	0	0.284	0.3114	-0.027406	0	0	0.28464	0.30318	-0.018534	0	0	0.2853	0.29473	-0.0094328	0	0	0.4976	0.53037	-0.032769	0	0	0.49837	0.5207	-0.02233	0	0	0.49916	0.51061	-0.011443	0	0
68	129040637	0.072288	0.081562	-0.0092745	0	0	0.072524	0.078761	-0.0062377	0	0	0.072762	0.075898	-0.0031359	0	0	0.28391	0.31127	-0.027364	0	0	0.28458	0.30309	-0.018508	0	0	0.28527	0.29469	-0.0094184	0	0	0.4975	0.53023	-0.03273	0	0	0.4983	0.52059	-0.022294	0	0	0.49913	0.51056	-0.01143	0	0
69	132869768	0.072258	0.081515	-0.0092567	0	0	0.072503	0.078731	-0.0062276	0	0	0.072751	0.075886	-0.0031352	0	0	0.28382	0.31114	-0.027324	0	0	0.28452	0.303	-0.018474	0	0	0.28524	0.29464	-0.009405	0	0	0.49739	0.53008	-0.032687	0	0	0.49822	0.52049	-0.022262	0	0	0.49909	0.51051	-0.01142	0	0
70	136438690	0.072228	0.081469	-0.0092412	0	0	0.072483	0.078697	-0.006214	0	0	0.072741	0.07587	-0.0031291	0	0	0.28373	0.31101	-0.027282	0	0	0.28446	0.30291	-0.018448	0	0	0.28521	0.29459	-0.009385	0	0	0.49728	0.52993	-0.032645	0	0	0.49815	0.52038	-0.022232	0	0	0.49905	0.51046	-0.011403	0	0
71	139712400	0.072197	0.081424	-0.0092264	0	0	0.072462	0.078667	-0.0062048	0	0	0.072731	0.075852	-0.003121	0	0	0.28364	0.31088	-0.027238	0	0	0.2844	0.30282	-0.018422	0	0	0.28518	0.29455	-0.0093725	0	0	0.49717	0.52978	-0.032606	0	0	0.49808	0.52029	-0.022208	0	0	0.49902	0.5104	-0.011379	0	0
72	142648514	0.072167	0.081378	-0.0092115	0	0	0.072442	0.07863	-0.0061887	0	0	0.07272	0.075837	-0.0031165	0	0	0.28355	0.31075	-0.027201	0	0	0.28434	0.30273	-0.018395	0	0	0.28515	0.2945	-0.0093566	0	0	0.49707	0.52963	-0.032562	0	0	0.498	0.52018	-0.022173	0	0	0.49898	0.51034	-0.011365	0	0
73	145213177	0.072137	0.081332	-0.0091948	0	0	0.072421	0.078597	-0.0061764	0	0	0.07271	0.075824	-0.0031134	0	0	0.28346	0.31062	-0.02716	0	0	0.28428	0.30265	-0.018371	0	0	0.28511	0.29446	-0.0093517	0	0	0.49695	0.52948	-0.032529	0	0	0.49793	0.52008	-0.022151	0	0	0.49894	0.5103	-0.011358	0	0
74	147356655	0.072106	0.081287	-0.0091818	0	0	0.0724	0.078568	-0.0061678	0	0	0.0727	0.075807	-0.0031072	0	0	0.28336	0.31048	-0.02712	0	0	0.28422	0.30256	-0.01834	0	0	0.28508	0.29442	-0.0093384	0	0	0.49684	0.52933	-0.032494	0	0	0.49786	0.51998	-0.022121	0	0	0.4989	0.51024	-0.011343	0	0
75	149037365	0.072075	0.081241	-0.0091665	0	0	0.07238	0.07854	-0.0061604	0	0	0.072689	0.07579	-0.0031018	0	0	0.28327	0.31035	-0.027079	0	0	0.28415	0.30247	-0.018321	0	0	0.28505	0.29438	-0.0093318	0	0	0.49673	0.52918	-0.032448	0	0	0.49778	0.51988	-0.0221	0	0	0.49886	0.51019	-0.01133	0	0
76	150201102	0.072043	0.081193	-0.0091504	0	0	0.072358	0.078511	-0.0061523	0	0	0.072678	0.075777	-0.0030996	0	0	0.28318	0.31023	-0.027048	0	0	0.28409	0.30238	-0.018289	0	0	0.28502	0.29434	-0.0093238	0	0	0.49662	0.52902	-0.032406	0	0	0.4977	0.51977	-0.022072	0	0	0.49882	0.51013	-0.011309	0	0
77	150799095	0.072012	0.081143	-0.0091315	0	0	0.072338	0.07848	-0.0061425	0	0	0.072667	0.07576	-0.0030931	0	0	0.28309	0.31009	-0.027005	0	0	0.28403	0.30229	-0.018267	0	0	0.28498	0.29429	-0.0093095	0	0	0.4965	0.52887	-0.03237	0	0	0.49763	0.51967	-0.022044	0	0	0.49878	0.51007	-0.011286	0	0
78	150785008	0.071981	0.081095	-0.0091137	0	0	0.072317	0.078449	-0.0061326	0	0	0.072657	0.075745	-0.0030883	0	0	0.28299	0.30996	-0.02697	0	0	0.28396	0.30221	-0.018245	0	0	0.28495	0.29425	-0.0093007	0	0	0.49639	0.52872	-0.032333	0	0	0.49755	0.51957	-0.022023	0	0	0.49874	0.51002	-0.011274	0	0
79	150106156	0.07195	0.081041	-0.009091	0	0	0.072295	0.078422	-0.0061265	0	0	0.072646	0.075729	-0.0030826	0	0	0.28289	0.30983	-0.026931	0	0	0.2839	0.30211	-0.018216	0	0	0.28492	0.29421	-0.0092921	0	0	0.49628	0.52857	-0.032293	0	0	0.49747	0.51948	-0.022008	0	0	0.4987	0.50996	-0.011259	0	0
80	148728677	0.071919	0.080995	-0.0090758	0	0	0.072275	0.078392	-0.0061173	0	0	0.072634	0.075717	-0.0030823	0	0	0.2828	0.3097	-0.026897	0	0	0.28383	0.30203	-0.018193	0	0	0.28488	0.29417	-0.0092878	0	0	0.49616	0.52842	-0.032257	0	0	0.49739	0.51938	-0.021986	0	0	0.49866	0.50991	-0.011247	0	0
81	146609300	0.071887	0.080948	-0.0090609	0	0	0.072254	0.078362	-0.0061075	0	0	0.072623	0.075701	-0.0030786	0	0	0.28271	0.30957	-0.026863	0	0	0.28377	0.30194	-0.018173	0	0	0.28485	0.29413	-0.0092786	0	0	0.49605	0.52826	-0.032216	0	0	0.49731	0.51927	-0.021959	0	0	0.49862	0.50985	-0.011223	0	0
82	143722567	0.071854	0.080901	-0.0090476	0	0	0.072233	0.07833	-0.0060969	0	0	0.072611	0.075688	-0.0030771	0	0	0.28261	0.30944	-0.026828	0	0	0.2837	0.30185	-0.018146	0	0	0.28482	0.29409	-0.0092704	0	0	0.49593	0.52811	-0.032178	0	0	0.49723	0.51918	-0.021945	0	0	0.49858	0.50979	-0.011207	0	0
83	140052474	0.071822	0.080853	-0.0090314	0	0	0.072211	0.078301	-0.0060895	0	0	0.0726	0.075675	-0.0030749	0	0	0.28252	0.30931	-0.026797	0	0	0.28364	0.30176	-0.018119	0	0	0.28479	0.29404	-0.0092517	0	0	0.49582	0.52797	-0.032149	0	0	0.49715	0.51907	-0.021915	0	0	0.49855	0.50973	-0.011183	0	0
84	135579527	0.071789	0.080807	-0.0090174	0	0	0.07219	0.078269	-0.0060785	0	0	0.07259	0.075659	-0.0030691	0	0	0.28242	0.30918	-0.026757	0	0	0.28358	0.30167	-0.018094	0	0	0.28476	0.29399	-0.009235	0	0	0.4957	0.52781	-0.032104	0	0	0.49707	0.51897	-0.021893	0	0	0.49851	0.50967	-0.01117	0	0
85	130325830	0.071759	0.080755	-0.0089967	0	0	0.072169	0.078234	-0.0060652	0	0	0.072578	0.075642	-0.0030636	0	0	0.28233	0.30904	-0.026714	0	0	0.28352	0.30158	-0.018068	0	0	0.28472	0.29394	-0.0092172	0	0	0.49559	0.52766	-0.032069	0	0	0.497	0.51886	-0.021866	0	0	0.49846	0.50962	-0.01116	0	0
86	124305372	0.071726	0.080714	-0.0089877	0	0	0.072146	0.078202	-0.0060552	0	0	0.072567	0.075626	-0.0030591	0	0	0.28223	0.30891	-0.026678	0	0	0.28345	0.30149	-0.018038	0	0	0.28469	0.29389	-0.009205	0	0	0.49548	0.52752	-0.032044	0	0	0.49692	0.51875	-0.021832	0	0	0.49842	0.50957	-0.011152	0	0
87	117591951	0.071694	0.080666	-0.0089719	0	0	0.072126	0.078171	-0.0060451	0	0	0.072557	0.075616	-0.003059	0	0	0.28213	0.30878	-0.026648	0	0	0.28339	0.30141	-0.018023	0	0	0.28466	0.29386	-0.0092009	0	0	0.49536	0.52736	-0.032001	0	0	0.49684	0.51864	-0.021799	0	0	0.49838	0.50952	-0.011137	0	0
88	110238348	0.071661	0.080619	-0.0089578	0	0	0.072104	0.078139	-0.006035	0	0	0.072547	0.075601	-0.003054	0	0	0.28204	0.30864	-0.026603	0	0	0.28332	0.30133	-0.018007	0	0	0.28463	0.29381	-0.0091816	0	0	0.49524	0.52721	-0.031966	0	0	0.49676	0.51854	-0.021776	0	0	0.49834	0.50946	-0.011121	0	0
89	102359683	0.07163	0.080578	-0.0089473	0	0	0.072084	0.07811	-0.0060263	0	0	0.072535	0.075582	-0.0030475	0	0	0.28195	0.3085	-0.026556	0	0	0.28326	0.30125	-0.017987	0	0	0.28459	0.29376	-0.0091707	0	0	0.49513	0.52707	-0.031943	0	0	0.49669	0.51843	-0.021741	0	0	0.4983	0.50941	-0.011103	0	0
90	94075025	0.071596	0.080538	-0.0089414	0	0	0.072062	0.078086	-0.0060238	0	0	0.072521	0.075569	-0.0030474	0	0	0.28185	0.30838	-0.026534	0	0	0.28319	0.30115	-0.017955	0	0	0.28456	0.29372	-0.0091573	0	0	0.49502	0.52692	-0.031906	0	0	0.49661	0.51832	-0.021706	0	0	0.49826	0.50936	-0.011095	0	0
91	85517178	0.071565	0.080492	-0.0089273	0	0	0.072039	0.078057	-0.0060184	0	0	0.07251	0.075566	-0.0030561	0	0	0.28175	0.30826	-0.026509	0	0	0.28313	0.30105	-0.017923	0	0	0.28453	0.29367	-0.0091411	0	0	0.4949	0.52678	-0.031882	0	0	0.49653	0.51822	-0.021691	0	0	0.49822	0.50931	-0.011083	0	0
92	76846524	0.071533	0.080458	-0.0089251	0	0	0.072015	0.078036	-0.0060218	0	0	0.072503	0.075562	-0.003059	0	0	0.28165	0.30815	-0.026498	0	0	0.28306	0.30098	-0.017921	0	0	0.28449	0.29363	-0.0091355	0	0	0.49478	0.52665	-0.031867	0	0	0.49645	0.51812	-0.021666	0	0	0.49819	0.50926	-0.011076	0	0
93	68227467	0.071502	0.08042	-0.0089184	0	0	0.071996	0.078013	-0.0060174	0	0	0.072492	0.075558	-0.0030659	0	0	0.28156	0.30804	-0.026486	0	0	0.283	0.30089	-0.017894	0	0	0.28446	0.29359	-0.0091309	0	0	0.49467	0.52651	-0.031837	0	0	0.49637	0.51802	-0.021644	0	0	0.49815	0.50921	-0.01106	0	0
94	59818962	0.071469	0.080373	-0.008904	0	0	0.071976	0.077985	-0.0060084	0	0	0.072478	0.075559	-0.0030808	0	0	0.28146	0.30793	-0.026469	0	0	0.28293	0.30082	-0.017891	0	0	0.28443	0.29354	-0.0091089	0	0	0.49456	0.52636	-0.031799	0	0	0.49629	0.51793	-0.021633	0	0	0.49811	0.50916	-0.011058	0	0
95	51780958	0.071441	0.080332	-0.0088918	0	0	0.071951	0.077962	-0.0060109	0	0	0.072467	0.075553	-0.0030862	0	0	0.28136	0.30784	-0.026476	0	0	0.28286	0.30075	-0.017888	0	0	0.28439	0.29349	-0.0091026	0	0	0.49444	0.52623	-0.031791	0	0	0.49622	0.51782	-0.021598	0	0	0.49806	0.50911	-0.01105	0	0
96	44234923	0.07141	0.08028	-0.0088698	0	0	0.071927	0.077945	-0.0060176	0	0	0.072458	0.075542	-0.0030839	0	0	0.28127	0.30773	-0.026459	0	0	0.2828	0.30067	-0.017868	0	0	0.28436	0.29346	-0.0090961	0	0	0.49432	0.52612	-0.031795	0	0	0.49613	0.51777	-0.021632	0	0	0.49802	0.50904	-0.011015	0	0
97	37290525	0.071373	0.080247	-0.0088733	0	0	0.071905	0.077907	-0.0060024	0	0	0.072446	0.075537	-0.0030911	0	0	0.28118	0.30762	-0.026442	0	0	0.28274	0.30062	-0.017873	0	0	0.28433	0.29345	-0.0091235	0	0	0.49421	0.52601	-0.031808	0	0	0.49604	0.51767	-0.021624	0	0	0.49797	0.50902	-0.011044	0	0
98	31006954	0.07134	0.080209	-0.0088695	0	0	0.071883	0.077879	-0.0059961	0	0	0.072439	0.075526	-0.0030871	0	0	0.28108	0.30751	-0.02643	0	0	0.28268	0.30054	-0.017854	0	0	0.2843	0.29341	-0.0091106	0	0	0.4941	0.52589	-0.031787	0	0	0.49596	0.5176	-0.021638	0	0	0.49793	0.50894	-0.011012	0	0
99	25435095	0.071304	0.080169	-0.0088651	0	0	0.071863	0.077842	-0.0059784	0	0	0.072429	0.075515	-0.0030862	0	0	0.281	0.30742	-0.026416	0	0	0.28262	0.30047	-0.017857	0	0	0.28427	0.2934	-0.0091276	0	0	0.49398	0.52578	-0.0318	0	0	0.49588	0.51751	-0.021632	0	0	0.4979	0.50893	-0.011024	0	0
100	20589004	0.071282	0.080134	-0.0088525	0	0	0.071841	0.077822	-0.0059815	0	0	0.07242	0.075489	-0.0030691	0	0	0.28091	0.30735	-0.026441	0	0	0.28255	0.30046	-0.017905	0	0	0.28423	0.29338	-0.009147	0	0	0.49384	0.52568	-0.031839	0	0	0.4958	0.51743	-0.021633	0	0	0.49785	0.50889	-0.011039	0	0
101	16441529	0.071256	0.080116	-0.0088596	0	0	0.071818	0.077805	-0.0059871	0	0	0.072413	0.075457	-0.0030439	0	0	0.28083	0.30727	-0.026449	0	0	0.28249	0.30037	-0.017874	0	0	0.28419	0.29336	-0.0091684	0	0	0.4937	0.52558	-0.031875	0	0	0.4957	0.51736	-0.021664	0	0	0.49781	0.50887	-0.011058	0	0
102	12958520	0.071212	0.080106	-0.0088936	0	0	0.0718	0.077771	-0.0059707	0	0	0.072406	0.075436	-0.0030297	0	0	0.28072	0.30718	-0.026464	0	0	0.28243	0.30031	-0.017882	0	0	0.28419	0.29336	-0.0091727	0	0	0.49355	0.5255	-0.031945	0	0	0.49561	0.51733	-0.021717	0	0	0.49777	0.50885	-0.01108	0	0
103	10080724	0.071176	0.080071	-0.0088944	0	0	0.07179	0.077757	-0.0059663	0	0	0.072402	0.075439	-0.0030372	0	0	0.28062	0.30714	-0.026523	0	0	0.28234	0.30024	-0.017895	0	0	0.28416	0.29335	-0.009198	0	0	0.49342	0.52544	-0.03202	0	0	0.49552	0.51734	-0.021815	0	0	0.49772	0.5088	-0.011079	0	0
104	7738292	0.071139	0.080059	-0.0089204	0	0	0.071784	0.077733	-0.0059487	0	0	0.072392	0.075422	-0.0030306	0	0	0.28049	0.30712	-0.026637	0	0	0.28225	0.30022	-0.01797	0	0	0.28411	0.29326	-0.009156	0	0	0.4933	0.52537	-0.03207	0	0	0.49543	0.51731	-0.021886	0	0	0.49769	0.50879	-0.011108	0	0
105	5860217	0.071094	0.080063	-0.0089691	0	0	0.071767	0.077708	-0.0059403	0	0	0.072363	0.075386	-0.0030231	0	0	0.28041	0.30705	-0.026641	0	0	0.28219	0.3002	-0.018008	0	0	0.28405	0.2933	-0.0092457	0	0	0.49319	0.52534	-0.032144	0	0	0.49539	0.5172	-0.021817	0	0	0.49764	0.50874	-0.011099	0	0
