## Supplementary Data: A zip file containing the simulation executable, the source code, R scripts, batch files, and simulation results. for "Age-related late-onset disease heritability patterns and implications for genome-wide association studies": FrailtyAnalysis.csv

Age	Heritability	MeanOR	CaseOR	nControls	nCases	nCumIncidence	nIncidence	nLifeIncidence0	nAbsIncidence0	nLifeIncidence5	nAbsIncidence5	nLifeIncidence10	nAbsIncidence10	nLifeIncidence15	nAbsIncidence15
26	0.30676	1	4.4496	1999975692	24308	1.2154e-05	1.2154e-05	1.2024e-05	1.2024e-05	1.205e-05	1.205e-05	1.2066e-05	1.2066e-05	1.2073e-05	1.2073e-05
27	0.30674	0.99995	4.3941	1999878191	97501	6.0904e-05	4.8751e-05	6.0227e-05	4.8204e-05	6.0366e-05	4.8317e-05	6.0456e-05	4.839e-05	6.0494e-05	4.8422e-05
28	0.30671	0.99982	4.3676	1999701997	176194	0.000149	8.8102e-05	0.00014729	8.7065e-05	0.00014764	8.7282e-05	0.00014788	8.743e-05	0.00014799	8.7501e-05
29	0.30667	0.99963	4.3892	1999441206	260791	0.0002794	0.00013041	0.00027607	0.0001288	0.00027677	0.00012914	0.00027725	0.00012938	0.00027748	0.00012951
30	0.30661	0.99937	4.3696	1999089482	351724	0.00045526	0.00017591	0.00044966	0.00017363	0.00045083	0.00017411	0.00045167	0.00017447	0.0004521	0.00017467
31	0.30654	0.99904	4.367	1998640025	449457	0.00067999	0.00022483	0.00067133	0.00022178	0.00067315	0.00022242	0.00067448	0.00022291	0.00067521	0.00022321
32	0.30645	0.99863	4.3546	1998085539	554486	0.00095723	0.00027743	0.00094462	0.00027348	0.00094728	0.00027432	0.00094925	0.00027496	0.0009504	0.00027538
33	0.30634	0.99814	4.3527	1997418197	667342	0.0012909	0.00033399	0.0012733	0.000329	0.001277	0.00033006	0.0012798	0.00033088	0.0012815	0.00033144
34	0.30622	0.99756	4.3354	1996629604	788593	0.0016852	0.00039481	0.0016614	0.00038861	0.0016665	0.00038993	0.0016703	0.00039096	0.0016727	0.00039169
35	0.30607	0.99689	4.3157	1995710760	918844	0.0021446	0.0004602	0.0021133	0.00045261	0.0021199	0.00045424	0.002125	0.00045549	0.0021284	0.00045642
36	0.3059	0.99611	4.3077	1994652017	1058743	0.002674	0.00053051	0.0026335	0.00052131	0.0026421	0.0005233	0.0026487	0.00052483	0.0026532	0.00052598
37	0.30571	0.99523	4.2737	1993443034	1208983	0.0032785	0.00060611	0.0032269	0.00059505	0.003238	0.00059748	0.0032464	0.00059931	0.0032523	0.00060071
38	0.3055	0.99424	4.2552	1992072734	1370300	0.0039636	0.0006874	0.0038989	0.00067418	0.0039129	0.00067713	0.0039235	0.00067931	0.0039311	0.000681
39	0.30526	0.99312	4.2422	1990529251	1543483	0.0047354	0.00077481	0.004655	0.00075908	0.0046725	0.00076266	0.0046857	0.00076524	0.0046953	0.00076726
40	0.30499	0.99187	4.2114	1988799881	1729370	0.0056001	0.0008688	0.0055011	0.00085017	0.0055229	0.00085447	0.0055392	0.00085755	0.0055512	0.00085992
41	0.3047	0.99049	4.1918	1986871029	1928852	0.0065645	0.00096986	0.0064437	0.00094789	0.0064706	0.00095304	0.0064905	0.00095668	0.0065053	0.00095947
42	0.30437	0.98895	4.157	1984728148	2142881	0.0076359	0.0010785	0.0074895	0.0010527	0.0075225	0.0010588	0.0075467	0.0010632	0.0075647	0.0010664
43	0.30401	0.98726	4.1325	1982355683	2372465	0.0088222	0.0011954	0.0086456	0.001165	0.0086859	0.0011724	0.0087152	0.0011775	0.0087369	0.0011813
44	0.30362	0.98541	4.094	1979737007	2618676	0.010131	0.001321	0.0099197	0.0012855	0.0099687	0.0012942	0.010004	0.0013003	0.01003	0.0013047
45	0.3032	0.98337	4.0625	1976854357	2882650	0.011573	0.0014561	0.01132	0.0014145	0.011379	0.0014249	0.011422	0.0014321	0.011453	0.0014372
46	0.30274	0.98115	4.0247	1973688766	3165591	0.013156	0.0016013	0.012855	0.0015527	0.012926	0.0015651	0.012977	0.0015736	0.013014	0.0015796
47	0.30224	0.97873	3.9861	1970219993	3468773	0.01489	0.0017575	0.014533	0.0017008	0.014619	0.0017154	0.01468	0.0017254	0.014724	0.0017325
48	0.3017	0.97611	3.9468	1966426452	3793541	0.016787	0.0019254	0.016365	0.0018592	0.016468	0.0018766	0.01654	0.0018884	0.016592	0.0018967
49	0.30112	0.97326	3.9015	1962285140	4141312	0.018857	0.002106	0.018359	0.0020287	0.018483	0.0020494	0.018568	0.0020633	0.01863	0.002073
50	0.30049	0.97017	3.8562	1957771559	4513581	0.021114	0.0023002	0.020527	0.0022098	0.020675	0.0022345	0.020777	0.0022509	0.02085	0.0022622
51	0.29982	0.96684	3.8091	1952859642	4911917	0.02357	0.0025089	0.02288	0.0024034	0.023056	0.0024328	0.023177	0.0024521	0.023263	0.0024654
52	0.2991	0.96324	3.7637	1947521679	5337963	0.026239	0.0027334	0.025429	0.0026101	0.025639	0.0026451	0.025782	0.0026679	0.025884	0.0026835
53	0.29837	0.95959	3.719	1942061023	5460656	0.028969	0.0028039	0.028027	0.0026681	0.028276	0.0027074	0.028443	0.0027328	0.028561	0.00275
54	0.29764	0.95591	3.6755	1936510613	5550410	0.031745	0.002858	0.030657	0.0027092	0.030949	0.002753	0.031144	0.0027811	0.03128	0.0028
55	0.2969	0.95219	3.6303	1930871300	5639313	0.034564	0.0029121	0.033319	0.0027492	0.033658	0.0027977	0.033883	0.002829	0.034039	0.0028497
56	0.29616	0.94843	3.5909	1925143950	5727350	0.037428	0.0029662	0.036011	0.0027878	0.036401	0.0028414	0.03666	0.0028762	0.036838	0.002899
57	0.29542	0.94465	3.5473	1919329438	5814512	0.040335	0.0030203	0.03873	0.0028252	0.039177	0.002884	0.039473	0.0029228	0.039676	0.0029479
58	0.29467	0.94084	3.5068	1913428652	5900786	0.043286	0.0030744	0.041476	0.0028609	0.041984	0.0029254	0.042322	0.0029686	0.042551	0.0029964
59	0.29393	0.937	3.4643	1907442490	5986162	0.046279	0.0031285	0.044246	0.0028952	0.044822	0.0029656	0.045205	0.0030136	0.045464	0.0030444
60	0.29318	0.93313	3.4258	1901371864	6070626	0.049314	0.0031826	0.047038	0.0029279	0.047687	0.0030045	0.048121	0.0030576	0.048413	0.0030918
61	0.29242	0.92923	3.3863	1895217694	6154170	0.052391	0.0032367	0.049851	0.002959	0.050579	0.0030421	0.051069	0.0031006	0.051396	0.0031385
62	0.29167	0.92531	3.349	1888980912	6236782	0.05551	0.0032908	0.052683	0.0029883	0.053496	0.0030782	0.054047	0.0031423	0.054414	0.0031845
63	0.29091	0.92136	3.3078	1882662460	6318452	0.058669	0.0033449	0.055531	0.0030157	0.056436	0.0031127	0.057053	0.0031828	0.057465	0.0032298
64	0.29015	0.91739	3.2693	1876263290	6399170	0.061868	0.003399	0.058393	0.0030408	0.059397	0.0031455	0.060086	0.003222	0.060547	0.0032742
65	0.28939	0.91339	3.2315	1869784365	6478925	0.065108	0.0034531	0.061267	0.0030634	0.062377	0.0031767	0.063144	0.0032599	0.063659	0.0033175
66	0.28863	0.90937	3.1967	1863226657	6557708	0.068387	0.0035072	0.06415	0.0030833	0.065375	0.0032063	0.066226	0.0032963	0.0668	0.0033597
67	0.28786	0.90533	3.1601	1856591148	6635509	0.071704	0.0035613	0.067038	0.0031001	0.068388	0.003234	0.069329	0.0033312	0.069968	0.0034006
68	0.2871	0.90127	3.1271	1849878828	6712320	0.075061	0.0036154	0.069928	0.0031134	0.071413	0.0032595	0.072452	0.0033644	0.073161	0.0034402
69	0.28633	0.89719	3.0903	1843090698	6788130	0.078455	0.0036695	0.072816	0.0031228	0.07445	0.0032828	0.075593	0.0033958	0.076379	0.0034785
70	0.28556	0.89309	3.0561	1836227765	6862933	0.081886	0.0037236	0.075699	0.003128	0.077494	0.0033034	0.07875	0.0034256	0.079618	0.0035153
71	0.28479	0.88898	3.0184	1829291047	6936718	0.085354	0.0037777	0.078572	0.0031286	0.080543	0.0033211	0.081921	0.0034536	0.082878	0.0035505
72	0.28401	0.88484	2.989	1822281570	7009477	0.088859	0.0038318	0.081429	0.0031239	0.083594	0.0033355	0.085104	0.0034796	0.086156	0.0035842
73	0.28324	0.88069	2.9508	1815200366	7081204	0.0924	0.0038859	0.084265	0.0031133	0.086643	0.0033463	0.088296	0.0035034	0.089451	0.0036161
74	0.28247	0.87652	2.9217	1808048477	7151889	0.095976	0.00394	0.087076	0.0030965	0.089686	0.003353	0.091495	0.0035248	0.09276	0.0036462
75	0.28169	0.87234	2.8885	1800826951	7221526	0.099587	0.0039941	0.089854	0.0030733	0.092719	0.0033553	0.094698	0.0035434	0.096082	0.0036745
76	0.28092	0.86815	2.8538	1793536843	7290108	0.10323	0.0040482	0.092595	0.0030435	0.095738	0.0033526	0.097902	0.0035589	0.099414	0.0037009
77	0.28014	0.86394	2.8257	1786179217	7357626	0.10691	0.0041023	0.09529	0.0030062	0.098737	0.0033444	0.1011	0.003571	0.10276	0.0037253
78	0.27936	0.85972	2.7923	1778755142	7424075	0.11062	0.0041564	0.097934	0.0029604	0.10171	0.00333	0.1043	0.0035792	0.1061	0.0037473
79	0.27858	0.85549	2.762	1771265693	7489449	0.11437	0.0042105	0.10052	0.0029056	0.10465	0.0033091	0.10749	0.0035832	0.10945	0.0037668
80	0.27781	0.85124	2.7317	1763711953	7553740	0.11814	0.0042646	0.10303	0.0028411	0.10756	0.0032815	0.11066	0.0035825	0.1128	0.0037833
81	0.27703	0.84699	2.7015	1756095010	7616943	0.12195	0.0043187	0.10547	0.0027665	0.11042	0.0032469	0.11382	0.0035767	0.11615	0.0037967
82	0.27625	0.84273	2.668	1748415958	7679052	0.12579	0.0043728	0.10783	0.0026807	0.11324	0.0032044	0.11695	0.0035649	0.11949	0.0038065
83	0.27547	0.83846	2.6424	1740675895	7740063	0.12966	0.0044269	0.11009	0.0025831	0.11599	0.0031531	0.12005	0.0035467	0.12283	0.0038122
84	0.27469	0.83418	2.6126	1732875926	7799969	0.13356	0.004481	0.11224	0.0024741	0.11869	0.0030922	0.12311	0.0035217	0.12614	0.0038134
85	0.27391	0.8299	2.5856	1725017160	7858766	0.13749	0.0045351	0.11428	0.0023543	0.1213	0.0030213	0.12613	0.0034896	0.12945	0.0038098
86	0.27313	0.8256	2.5558	1717100711	7916449	0.14145	0.0045892	0.1162	0.0022242	0.12384	0.0029398	0.12911	0.0034503	0.13272	0.0038007
87	0.27235	0.8213	2.5276	1709127697	7973014	0.14544	0.0046433	0.11799	0.0020843	0.12628	0.0028465	0.13203	0.0034026	0.13597	0.0037855
88	0.27157	0.817	2.5014	1701099241	8028456	0.14945	0.0046974	0.11964	0.0019349	0.12862	0.0027409	0.13489	0.0033457	0.13919	0.0037634
89	0.2708	0.81269	2.472	1693016468	8082773	0.15349	0.0047515	0.12115	0.0017768	0.13086	0.0026234	0.13768	0.0032789	0.14237	0.0037343
90	0.27002	0.80838	2.4466	1684880508	8135960	0.15756	0.0048056	0.12252	0.0016114	0.13297	0.0024947	0.14039	0.0032015	0.1455	0.0036978
91	0.26924	0.80406	2.4191	1676692494	8188014	0.16165	0.0048597	0.12373	0.0014409	0.13495	0.0023554	0.14301	0.0031131	0.14857	0.0036536
92	0.26846	0.79975	2.3914	1668453562	8238932	0.16577	0.0049138	0.12479	0.0012683	0.1368	0.0022058	0.14554	0.0030124	0.15159	0.0036008
93	0.26769	0.79543	2.3647	1660164852	8288710	0.16992	0.0049679	0.12571	0.0010971	0.13851	0.0020463	0.14796	0.0028988	0.15454	0.0035384
94	0.26691	0.79111	2.3406	1651827504	8337348	0.17409	0.005022	0.12648	0.00093088	0.14007	0.0018779	0.15026	0.0027728	0.15742	0.0034656
95	0.26614	0.78679	2.3155	1643442662	8384842	0.17828	0.0050761	0.12712	0.0007736	0.14147	0.0017021	0.15243	0.0026352	0.16021	0.0033817
96	0.26536	0.78246	2.291	1635011472	8431190	0.18249	0.0051302	0.12764	0.00062845	0.14272	0.0015211	0.15448	0.0024865	0.16291	0.0032864
97	0.26459	0.77814	2.2656	1626535082	8476390	0.18673	0.0051843	0.12804	0.00049873	0.14382	0.0013381	0.15638	0.0023272	0.16551	0.0031782
98	0.26381	0.77382	2.2401	1618014641	8520441	0.19099	0.0052384	0.12836	0.00038649	0.14476	0.0011568	0.15813	0.0021577	0.168	0.0030566
99	0.26304	0.7695	2.2151	1609451299	8563342	0.19527	0.0052925	0.1286	0.00029241	0.14555	0.00098102	0.15974	0.0019791	0.17036	0.0029221
100	0.26227	0.76518	2.1923	1600846207	8605092	0.19958	0.0053466	0.12877	0.00021616	0.14621	0.00081482	0.16118	0.0017928	0.1726	0.0027756
101	0.2615	0.76087	2.1671	1592200517	8645690	0.2039	0.0054007	0.12889	0.00015624	0.14674	0.00066159	0.16246	0.0016013	0.17469	0.0026176
102	0.26074	0.75655	2.1466	1583515382	8685135	0.20824	0.0054548	0.12898	0.00011024	0.14715	0.00052475	0.16358	0.0014079	0.17664	0.0024486
103	0.25997	0.75224	2.1225	1574791954	8723428	0.2126	0.0055089	0.12904	7.5747e-05	0.14748	0.00040645	0.16454	0.0012165	0.17844	0.0022692
104	0.2592	0.74793	2.1003	1566031386	8760568	0.21698	0.005563	0.12908	5.0568e-05	0.14772	0.00030736	0.16536	0.0010312	0.18008	0.0020802
105	0.25843	0.74363	2.0785	1557234831	8796555	0.22138	0.0056171	0.12911	3.2748e-05	0.1479	0.0002271	0.16603	0.00085605	0.18155	0.0018835
106	0.25767	0.73933	2.0546	1548403441	8831390	0.2258	0.0056712	0.12912	2.0473e-05	0.14802	0.00016407	0.16657	0.00069472	0.18286	0.0016815
107	0.25691	0.73503	2.0346	1539538367	8865074	0.23023	0.0057253	0.12913	1.2309e-05	0.14811	0.00011571	0.16699	0.00055077	0.184	0.0014778
108	0.25614	0.73074	2.0121	1530640759	8897608	0.23468	0.0057794	0.12914	7.1087e-06	0.14817	7.9467e-05	0.16732	0.0004264	0.18499	0.0012763
109	0.25538	0.72646	1.9899	1521711766	8928993	0.23914	0.0058335	0.12914	3.9084e-06	0.14822	5.3027e-05	0.16757	0.0003223	0.18581	0.0010813
110	0.25463	0.72218	1.9695	1512752536	8959230	0.24362	0.0058876	0.12914	2.0607e-06	0.14824	3.4325e-05	0.16775	0.00023804	0.1865	0.00089727
