## Supplementary Data: A zip file containing the simulation executable, the source code, R scripts, batch files, and simulation results. for "Age-related late-onset disease heritability patterns and implications for genome-wide association studies": HeritabilityAnalysis.csv

Age	PopMean	PopVar	PopSD	CaseMean	CaseVar	CaseSD	CumulativeCaseMean	CumulativeCaseVar	CumulativeCaseSD	Heritability	MeanOR	CaseOR	nControls	nCases	CumIncidence	nIncidence	nLifetimeIncidence	nAbsoluteIncidence
26	2.1713e-05	1.4558	1.2065	1.4928	1.4955	1.2229	0	0	0	0.30676	1	4.4496	1999975692	24308	1.2154e-05	1.2154e-05	1.2024e-05	1.2024e-05
27	-5.0454e-05	1.4557	1.2065	1.4803	1.5148	1.2308	0	0	0	0.30674	0.99995	4.3941	1999878191	97501	6.0904e-05	4.8751e-05	6.0227e-05	4.8204e-05
28	-0.00018035	1.4555	1.2064	1.4742	1.5124	1.2298	0	0	0	0.30671	0.99982	4.3676	1999701997	176194	0.000149	8.8102e-05	0.00014729	8.7065e-05
29	-0.0003733	1.4552	1.2063	1.4792	1.4985	1.2241	0	0	0	0.30667	0.99963	4.3892	1999441206	260791	0.0002794	0.00013041	0.00027607	0.0001288
30	-0.00063283	1.4548	1.2061	1.4747	1.4994	1.2245	0	0	0	0.30661	0.99937	4.3696	1999089482	351724	0.00045526	0.00017591	0.00044966	0.00017363
31	-0.00096446	1.4543	1.2059	1.4741	1.4959	1.2231	0	0	0	0.30654	0.99904	4.367	1998640025	449457	0.00067999	0.00022483	0.00067133	0.00022178
32	-0.001373	1.4537	1.2057	1.4712	1.492	1.2215	0	0	0	0.30645	0.99863	4.3546	1998085539	554486	0.00095723	0.00027743	0.00094462	0.00027348
33	-0.0018649	1.4529	1.2054	1.4708	1.4859	1.219	0	0	0	0.30634	0.99814	4.3527	1997418197	667342	0.0012909	0.00033399	0.0012733	0.000329
34	-0.0024449	1.4521	1.205	1.4668	1.4861	1.2191	0	0	0	0.30622	0.99756	4.3354	1996629604	788593	0.0016852	0.00039481	0.0016614	0.00038861
35	-0.0031193	1.4511	1.2046	1.4623	1.4815	1.2172	0	0	0	0.30607	0.99689	4.3157	1995710760	918844	0.0021446	0.0004602	0.0021133	0.00045261
36	-0.0038961	1.4499	1.2041	1.4604	1.4732	1.2138	0	0	0	0.3059	0.99611	4.3077	1994652017	1058743	0.002674	0.00053051	0.0026335	0.00052131
37	-0.0047794	1.4486	1.2036	1.4525	1.4682	1.2117	0	0	0	0.30571	0.99523	4.2737	1993443034	1208983	0.0032785	0.00060611	0.0032269	0.00059505
38	-0.0057788	1.4472	1.203	1.4481	1.4595	1.2081	0	0	0	0.3055	0.99424	4.2552	1992072734	1370300	0.0039636	0.0006874	0.0038989	0.00067418
39	-0.0069038	1.4455	1.2023	1.4451	1.4523	1.2051	0	0	0	0.30526	0.99312	4.2422	1990529251	1543483	0.0047354	0.00077481	0.004655	0.00075908
40	-0.0081601	1.4437	1.2015	1.4378	1.4426	1.2011	0	0	0	0.30499	0.99187	4.2114	1988799881	1729370	0.0056001	0.0008688	0.0055011	0.00085017
41	-0.0095593	1.4417	1.2007	1.4331	1.4399	1.2	0	0	0	0.3047	0.99049	4.1918	1986871029	1928852	0.0065645	0.00096986	0.0064437	0.00094789
42	-0.011108	1.4395	1.1998	1.4248	1.4309	1.1962	0	0	0	0.30437	0.98895	4.157	1984728148	2142881	0.0076359	0.0010785	0.0074895	0.0010527
43	-0.012819	1.437	1.1988	1.4189	1.4209	1.192	0	0	0	0.30401	0.98726	4.1325	1982355683	2372465	0.0088222	0.0011954	0.0086456	0.001165
44	-0.014701	1.4344	1.1977	1.4095	1.4106	1.1877	0	0	0	0.30362	0.98541	4.094	1979737007	2618676	0.010131	0.001321	0.0099197	0.0012855
45	-0.016766	1.4315	1.1965	1.4018	1.4016	1.1839	0	0	0	0.3032	0.98337	4.0625	1976854357	2882650	0.011573	0.0014561	0.01132	0.0014145
46	-0.019027	1.4284	1.1952	1.3925	1.3899	1.179	0	0	0	0.30274	0.98115	4.0247	1973688766	3165591	0.013156	0.0016013	0.012855	0.0015527
47	-0.021495	1.425	1.1937	1.3828	1.379	1.1743	0	0	0	0.30224	0.97873	3.9861	1970219993	3468773	0.01489	0.0017575	0.014533	0.0017008
48	-0.024185	1.4214	1.1922	1.3729	1.3699	1.1704	0	0	0	0.3017	0.97611	3.9468	1966426452	3793541	0.016787	0.0019254	0.016365	0.0018592
49	-0.027109	1.4174	1.1906	1.3614	1.3557	1.1643	0	0	0	0.30112	0.97326	3.9015	1962285140	4141312	0.018857	0.002106	0.018359	0.0020287
50	-0.030283	1.4132	1.1888	1.3497	1.3453	1.1598	0	0	0	0.30049	0.97017	3.8562	1957771559	4513581	0.021114	0.0023002	0.020527	0.0022098
51	-0.033723	1.4087	1.1869	1.3374	1.3322	1.1542	0	0	0	0.29982	0.96684	3.8091	1952859642	4911917	0.02357	0.0025089	0.02288	0.0024034
52	-0.037448	1.4039	1.1849	1.3254	1.3198	1.1488	0	0	0	0.2991	0.96324	3.7637	1947521679	5337963	0.026239	0.0027334	0.025429	0.0026101
53	-0.041247	1.399	1.1828	1.3135	1.3067	1.1431	0	0	0	0.29837	0.95959	3.719	1942061023	5460656	0.028969	0.0028039	0.028027	0.0026681
54	-0.045096	1.3941	1.1807	1.3017	1.2961	1.1385	0	0	0	0.29764	0.95591	3.6755	1936510613	5550410	0.031745	0.002858	0.030657	0.0027092
55	-0.048993	1.3892	1.1787	1.2893	1.2846	1.1334	0	0	0	0.2969	0.95219	3.6303	1930871300	5639313	0.034564	0.0029121	0.033319	0.0027492
56	-0.052942	1.3843	1.1766	1.2784	1.2744	1.1289	0	0	0	0.29616	0.94843	3.5909	1925143950	5727350	0.037428	0.0029662	0.036011	0.0027878
57	-0.056938	1.3794	1.1745	1.2662	1.2634	1.124	0	0	0	0.29542	0.94465	3.5473	1919329438	5814512	0.040335	0.0030203	0.03873	0.0028252
58	-0.060983	1.3745	1.1724	1.2547	1.2521	1.119	0	0	0	0.29467	0.94084	3.5068	1913428652	5900786	0.043286	0.0030744	0.041476	0.0028609
59	-0.065074	1.3695	1.1703	1.2425	1.242	1.1145	0	0	0	0.29393	0.937	3.4643	1907442490	5986162	0.046279	0.0031285	0.044246	0.0028952
60	-0.069213	1.3646	1.1682	1.2313	1.2321	1.11	0	0	0	0.29318	0.93313	3.4258	1901371864	6070626	0.049314	0.0031826	0.047038	0.0029279
61	-0.073399	1.3596	1.166	1.2197	1.2235	1.1061	0	0	0	0.29242	0.92923	3.3863	1895217694	6154170	0.052391	0.0032367	0.049851	0.002959
62	-0.077632	1.3547	1.1639	1.2087	1.213	1.1013	0	0	0	0.29167	0.92531	3.349	1888980912	6236782	0.05551	0.0032908	0.052683	0.0029883
63	-0.081907	1.3497	1.1618	1.1963	1.2038	1.0972	0	0	0	0.29091	0.92136	3.3078	1882662460	6318452	0.058669	0.0033449	0.055531	0.0030157
64	-0.086226	1.3447	1.1596	1.1846	1.1948	1.0931	0	0	0	0.29015	0.91739	3.2693	1876263290	6399170	0.061868	0.003399	0.058393	0.0030408
65	-0.09059	1.3398	1.1575	1.1729	1.186	1.0891	0	0	0	0.28939	0.91339	3.2315	1869784365	6478925	0.065108	0.0034531	0.061267	0.0030634
66	-0.094999	1.3348	1.1553	1.1621	1.1754	1.0842	0	0	0	0.28863	0.90937	3.1967	1863226657	6557708	0.068387	0.0035072	0.06415	0.0030833
67	-0.09945	1.3299	1.1532	1.1506	1.1681	1.0808	0	0	0	0.28786	0.90533	3.1601	1856591148	6635509	0.071704	0.0035613	0.067038	0.0031001
68	-0.10395	1.3249	1.151	1.1401	1.1591	1.0766	0	0	0	0.2871	0.90127	3.1271	1849878828	6712320	0.075061	0.0036154	0.069928	0.0031134
69	-0.10849	1.3199	1.1489	1.1283	1.1508	1.0728	0	0	0	0.28633	0.89719	3.0903	1843090698	6788130	0.078455	0.0036695	0.072816	0.0031228
70	-0.11307	1.3149	1.1467	1.1171	1.1413	1.0683	0	0	0	0.28556	0.89309	3.0561	1836227765	6862933	0.081886	0.0037236	0.075699	0.003128
71	-0.11768	1.31	1.1445	1.1047	1.1337	1.0648	0	0	0	0.28479	0.88898	3.0184	1829291047	6936718	0.085354	0.0037777	0.078572	0.0031286
72	-0.12235	1.305	1.1424	1.095	1.126	1.0612	0	0	0	0.28401	0.88484	2.989	1822281570	7009477	0.088859	0.0038318	0.081429	0.0031239
73	-0.12705	1.3001	1.1402	1.0821	1.1176	1.0572	0	0	0	0.28324	0.88069	2.9508	1815200366	7081204	0.0924	0.0038859	0.084265	0.0031133
74	-0.13179	1.2951	1.138	1.0722	1.1089	1.0531	0	0	0	0.28247	0.87652	2.9217	1808048477	7151889	0.095976	0.00394	0.087076	0.0030965
75	-0.13657	1.2902	1.1358	1.0608	1.1013	1.0494	0	0	0	0.28169	0.87234	2.8885	1800826951	7221526	0.099587	0.0039941	0.089854	0.0030733
76	-0.14139	1.2852	1.1337	1.0487	1.0948	1.0463	0	0	0	0.28092	0.86815	2.8538	1793536843	7290108	0.10323	0.0040482	0.092595	0.0030435
77	-0.14625	1.2803	1.1315	1.0387	1.0861	1.0421	0	0	0	0.28014	0.86394	2.8257	1786179217	7357626	0.10691	0.0041023	0.09529	0.0030062
78	-0.15115	1.2753	1.1293	1.0269	1.0797	1.0391	0	0	0	0.27936	0.85972	2.7923	1778755142	7424075	0.11062	0.0041564	0.097934	0.0029604
79	-0.15608	1.2704	1.1271	1.016	1.0721	1.0354	0	0	0	0.27858	0.85549	2.762	1771265693	7489449	0.11437	0.0042105	0.10052	0.0029056
80	-0.16106	1.2655	1.1249	1.0049	1.0632	1.0311	0	0	0	0.27781	0.85124	2.7317	1763711953	7553740	0.11814	0.0042646	0.10303	0.0028411
81	-0.16607	1.2606	1.1228	0.99382	1.058	1.0286	0	0	0	0.27703	0.84699	2.7015	1756095010	7616943	0.12195	0.0043187	0.10547	0.0027665
82	-0.1711	1.2557	1.1206	0.98133	1.0509	1.0251	0	0	0	0.27625	0.84273	2.668	1748415958	7679052	0.12579	0.0043728	0.10783	0.0026807
83	-0.17619	1.2508	1.1184	0.9717	1.0441	1.0218	0	0	0	0.27547	0.83846	2.6424	1740675895	7740063	0.12966	0.0044269	0.11009	0.0025831
84	-0.1813	1.2459	1.1162	0.96034	1.0362	1.0179	0	0	0	0.27469	0.83418	2.6126	1732875926	7799969	0.13356	0.004481	0.11224	0.0024741
85	-0.18646	1.2411	1.114	0.94996	1.0293	1.0145	0	0	0	0.27391	0.8299	2.5856	1725017160	7858766	0.13749	0.0045351	0.11428	0.0023543
86	-0.19164	1.2362	1.1119	0.93836	1.0235	1.0117	0	0	0	0.27313	0.8256	2.5558	1717100711	7916449	0.14145	0.0045892	0.1162	0.0022242
87	-0.19686	1.2314	1.1097	0.92725	1.0175	1.0087	0	0	0	0.27235	0.8213	2.5276	1709127697	7973014	0.14544	0.0046433	0.11799	0.0020843
88	-0.20212	1.2265	1.1075	0.91683	1.0102	1.0051	0	0	0	0.27157	0.817	2.5014	1701099241	8028456	0.14945	0.0046974	0.11964	0.0019349
89	-0.2074	1.2217	1.1053	0.90502	1.0045	1.0023	0	0	0	0.2708	0.81269	2.472	1693016468	8082773	0.15349	0.0047515	0.12115	0.0017768
90	-0.21272	1.2169	1.1031	0.8947	0.99856	0.99928	0	0	0	0.27002	0.80838	2.4466	1684880508	8135960	0.15756	0.0048056	0.12252	0.0016114
91	-0.21808	1.2121	1.101	0.88341	0.99206	0.99602	0	0	0	0.26924	0.80406	2.4191	1676692494	8188014	0.16165	0.0048597	0.12373	0.0014409
92	-0.22346	1.2073	1.0988	0.87187	0.98587	0.99291	0	0	0	0.26846	0.79975	2.3914	1668453562	8238932	0.16577	0.0049138	0.12479	0.0012683
93	-0.22887	1.2026	1.0966	0.86064	0.97989	0.9899	0	0	0	0.26769	0.79543	2.3647	1660164852	8288710	0.16992	0.0049679	0.12571	0.0010971
94	-0.23432	1.1978	1.0944	0.85041	0.97345	0.98664	0	0	0	0.26691	0.79111	2.3406	1651827504	8337348	0.17409	0.005022	0.12648	0.00093088
95	-0.2398	1.1931	1.0923	0.83962	0.96777	0.98375	0	0	0	0.26614	0.78679	2.3155	1643442662	8384842	0.17828	0.0050761	0.12712	0.0007736
96	-0.24531	1.1883	1.0901	0.82898	0.96201	0.98082	0	0	0	0.26536	0.78246	2.291	1635011472	8431190	0.18249	0.0051302	0.12764	0.00062845
97	-0.25085	1.1836	1.0879	0.81786	0.95613	0.97782	0	0	0	0.26459	0.77814	2.2656	1626535082	8476390	0.18673	0.0051843	0.12804	0.00049873
98	-0.25642	1.1789	1.0858	0.80652	0.95066	0.97502	0	0	0	0.26381	0.77382	2.2401	1618014641	8520441	0.19099	0.0052384	0.12836	0.00038649
99	-0.26202	1.1743	1.0836	0.7953	0.94553	0.97238	0	0	0	0.26304	0.7695	2.2151	1609451299	8563342	0.19527	0.0052925	0.1286	0.00029241
100	-0.26764	1.1696	1.0815	0.78494	0.93972	0.96939	0	0	0	0.26227	0.76518	2.1923	1600846207	8605092	0.19958	0.0053466	0.12877	0.00021616
101	-0.2733	1.165	1.0793	0.77337	0.93418	0.96653	0	0	0	0.2615	0.76087	2.1671	1592200517	8645690	0.2039	0.0054007	0.12889	0.00015624
102	-0.27898	1.1603	1.0772	0.76386	0.9287	0.96369	0	0	0	0.26074	0.75655	2.1466	1583515382	8685135	0.20824	0.0054548	0.12898	0.00011024
103	-0.2847	1.1557	1.075	0.75259	0.9236	0.96104	0	0	0	0.25997	0.75224	2.1225	1574791954	8723428	0.2126	0.0055089	0.12904	7.5747e-05
104	-0.29044	1.1511	1.0729	0.74208	0.91775	0.95799	0	0	0	0.2592	0.74793	2.1003	1566031386	8760568	0.21698	0.005563	0.12908	5.0568e-05
105	-0.29622	1.1465	1.0708	0.73163	0.91347	0.95576	0	0	0	0.25843	0.74363	2.0785	1557234831	8796555	0.22138	0.0056171	0.12911	3.2748e-05
106	-0.30201	1.1419	1.0686	0.72007	0.90842	0.95311	0	0	0	0.25767	0.73933	2.0546	1548403441	8831390	0.2258	0.0056712	0.12912	2.0473e-05
107	-0.30784	1.1374	1.0665	0.71028	0.90247	0.94998	0	0	0	0.25691	0.73503	2.0346	1539538367	8865074	0.23023	0.0057253	0.12913	1.2309e-05
108	-0.3137	1.1329	1.0644	0.69916	0.89764	0.94744	0	0	0	0.25614	0.73074	2.0121	1530640759	8897608	0.23468	0.0057794	0.12914	7.1087e-06
109	-0.31957	1.1283	1.0622	0.68809	0.89232	0.94463	0	0	0	0.25538	0.72646	1.9899	1521711766	8928993	0.23914	0.0058335	0.12914	3.9084e-06
110	-0.32548	1.1238	1.0601	0.6778	0.88754	0.94209	0	0	0	0.25463	0.72218	1.9695	1512752536	8959230	0.24362	0.0058876	0.12914	2.0607e-06
