## Supplementary Data: A zip file containing the simulation executable, the source code, R scripts, batch files, and simulation results. for "Age-related late-onset disease heritability patterns and implications for genome-wide association studies": ScatterData.csv

Age	OR	Beta
28	11.6	2.451
29	47.313	3.8568
30	0.77802	-0.251
30	2.8168	1.0356
31	33.467	3.5106
31	2.2429	0.80778
32	7.6054	2.0289
32	3.4129	1.2276
32	1.9114	0.64784
33	19.152	2.9524
33	7.8918	2.0658
33	1.4212	0.3515
34	5.2372	1.6558
34	9.7118	2.2733
34	1.3305	0.28557
34	2.2493	0.81063
35	1.4849	0.39535
35	4.4049	1.4827
35	15.344	2.7307
35	6.4129	1.8583
35	1.0733	0.070746
36	13.858	2.6288
36	1.4169	0.34849
36	2.1178	0.75039
36	1.3455	0.29673
36	20.38	3.0145
37	3.7646	1.3256
37	0.95197	-0.049217
37	67.252	4.2084
37	1.7749	0.57377
37	9.6719	2.2692
37	2.0946	0.73937
38	5.9294	1.7799
38	1.5418	0.43293
38	24.763	3.2094
38	1.4723	0.3868
38	0.759	-0.27575
38	1.0368	0.036154
38	8.6992	2.1632
39	2.1769	0.77791
39	5.4354	1.6929
39	14.132	2.6484
39	2.8534	1.0485
39	2.7943	1.0276
39	4.8697	1.583
39	0.6697	-0.40093
39	5.1554	1.64
40	7.2897	1.9865
40	1.7782	0.57559
40	8.7617	2.1704
40	2.6066	0.95804
40	2.6818	0.98649
40	0.83979	-0.17461
40	4.8107	1.5708
40	20.535	3.0221
40	0.41418	-0.88146
41	2.9358	1.077
41	2.9819	1.0926
41	13.947	2.6353
41	7.3401	1.9933
41	0.67565	-0.39209
41	1.131	0.12313
41	6.1714	1.8199
41	1.6429	0.49646
41	1.8863	0.63463
42	14.86	2.6987
42	13.294	2.5873
42	16.839	2.8237
42	7.6856	2.0393
42	4.607	1.5276
42	3.0159	1.1039
42	3.0854	1.1267
42	5.2783	1.6636
42	1.237	0.21273
42	3.2217	1.1699
42	0.53174	-0.6316
43	8.4823	2.138
43	8.3684	2.1245
43	10.179	2.3203
43	1.5007	0.40595
43	2.7439	1.0094
43	0.54731	-0.60274
43	1.6072	0.47451
43	11.422	2.4355
43	12.928	2.5594
43	1.4905	0.39912
43	3.1598	1.1505
44	4.3716	1.4751
44	15.682	2.7525
44	16.764	2.8192
44	5.0332	1.6161
44	0.46255	-0.771
44	17.669	2.8718
44	8.7246	2.1661
44	22.447	3.1112
44	2.6566	0.97705
44	37.584	3.6266
44	3.5249	1.2599
44	1.2456	0.2196
44	1.6547	0.50364
45	1.5902	0.46388
45	16.402	2.7974
45	6.0235	1.7957
45	3.6227	1.2872
45	8.1986	2.104
45	2.8585	1.0503
45	5.3583	1.6787
45	1.1659	0.15353
45	6.5579	1.8807
45	31.526	3.4508
45	4.1909	1.4329
45	9.6878	2.2709
45	1.3834	0.32455
45	5.2977	1.6673
46	3.6028	1.2817
46	16.944	2.8299
46	5.7739	1.7533
46	4.0653	1.4025
46	1.6287	0.48776
46	0.074955	-2.5909
46	8.2069	2.105
46	3.4847	1.2484
46	10.386	2.3404
46	20.558	3.0232
46	0.98519	-0.014924
46	53.592	3.9814
46	8.9091	2.1871
46	0.83918	-0.17533
46	3.9046	1.3622
46	5.1402	1.6371
47	5.8263	1.7624
47	2.3478	0.85349
47	14.881	2.7001
47	3.3624	1.2126
47	3.209	1.166
47	6.1744	1.8204
47	6.3647	1.8508
47	8.8082	2.1757
47	9.2102	2.2203
47	1.0204	0.02024
47	4.1259	1.4173
47	0.67349	-0.39528
47	5.4378	1.6934
47	9.8619	2.2887
47	0.25232	-1.3771
47	3.5565	1.2688
47	8.2444	2.1095
48	5.9922	1.7905
48	2.1621	0.77107
48	8.9855	2.1956
48	0.88229	-0.12524
48	18.871	2.9376
48	8.5344	2.1441
48	8.2203	2.1066
48	11.863	2.4735
48	30.859	3.4294
48	1.4762	0.38945
48	15.59	2.7466
48	0.97757	-0.02269
48	11.136	2.4102
48	18.709	2.929
48	2.1846	0.78142
48	5.5206	1.7085
48	1.0154	0.015308
48	4.545	1.514
49	1.9265	0.65571
49	2.5116	0.92091
49	11.488	2.4413
49	16.385	2.7964
49	1.1768	0.16283
49	0.62356	-0.47231
49	4.5369	1.5122
49	8.2954	2.1157
49	6.4026	1.8567
49	3.1075	1.1338
49	13.834	2.6271
49	3.1112	1.135
49	6.6043	1.8877
49	0.61204	-0.49096
49	11.437	2.4369
49	3.5721	1.2731
49	14.826	2.6964
49	0.44026	-0.82039
49	3.2882	1.1903
49	3.91	1.3635
50	0.20348	-1.5922
50	8.1571	2.0989
50	6.2718	1.8361
50	1.3101	0.27012
50	2.8422	1.0446
50	4.6886	1.5451
50	9.685	2.2706
50	0.98708	-0.013004
50	2.5045	0.91811
50	0.46004	-0.77644
50	0.82097	-0.19727
50	1.1762	0.16227
50	4.4894	1.5017
50	5.6468	1.7311
50	3.3842	1.2191
50	9.9449	2.2971
50	1.4211	0.35145
50	6.4846	1.8694
50	1.7561	0.56307
50	3.5226	1.2592
50	3.7436	1.3201
50	8.603	2.1521
51	6.563	1.8814
51	5.3235	1.6721
51	2.1421	0.76177
51	4.7547	1.5591
51	8.1898	2.1029
51	41.882	3.7349
51	5.024	1.6142
51	4.9516	1.5997
51	11.546	2.4464
51	5.147	1.6384
51	1.7766	0.57471
51	8.9478	2.1914
51	3.2396	1.1754
51	2.2266	0.80048
51	16.019	2.7738
51	3.6243	1.2877
51	2.6263	0.96557
51	2.12	0.7514
51	1.744	0.55618
51	1.9616	0.67375
51	2.9078	1.0674
51	1.2705	0.23943
51	32.181	3.4714
51	1.8048	0.59047
52	2.8206	1.037
52	3.8906	1.3586
52	2.0514	0.71854
52	6.085	1.8058
52	0.66012	-0.41534
52	3.7026	1.309
52	1.7447	0.55661
52	5.2101	1.6506
52	14.419	2.6686
52	38.789	3.6581
52	23.896	3.1737
52	0.88464	-0.12257
52	9.6403	2.266
52	6.2436	1.8316
52	3.0392	1.1116
52	5.9277	1.7796
52	3.6578	1.2969
52	3.993	1.3845
52	2.1743	0.77671
52	3.6298	1.2892
52	0.57772	-0.54867
52	1.761	0.56586
52	1.3319	0.28662
52	3.8134	1.3385
52	2.2328	0.80324
53	37.486	3.624
53	2.986	1.0939
53	6.9133	1.9334
53	8.3119	2.1177
53	1.4268	0.35541
53	1.8927	0.63799
53	4.9849	1.6064
53	14.478	2.6726
53	0.3734	-0.98511
53	1.1467	0.13685
53	3.0434	1.113
53	57.013	4.0433
53	9.7288	2.2751
53	0.76436	-0.26872
53	0.91881	-0.084677
53	3.2797	1.1877
53	4.4514	1.4932
53	4.7238	1.5526
53	1.049	0.0478
53	25.41	3.2351
53	10.524	2.3537
53	1.14	0.13105
53	0.45268	-0.79257
53	1.6835	0.52087
53	7.6236	2.0312
53	0.89036	-0.11613
54	1.8937	0.63854
54	3.9738	1.3797
54	6.7803	1.914
54	1.014	0.013931
54	5.9053	1.7758
54	2.37	0.86289
54	4.802	1.569
54	2.1858	0.78196
54	25.641	3.2442
54	9.147	2.2134
54	3.3235	1.201
54	2.9448	1.08
54	1.6065	0.47404
54	6.9281	1.9356
54	17.65	2.8707
54	49.179	3.8955
54	2.8221	1.0375
54	3.9581	1.3758
54	7.8233	2.0571
54	17.982	2.8894
54	5.407	1.6877
54	14.041	2.642
54	4.5537	1.5159
54	16.6	2.8094
54	26.215	3.2663
54	8.4052	2.1289
54	9.8312	2.2856
55	6.1996	1.8245
55	1.4715	0.38625
55	8.8917	2.1851
55	6.475	1.8679
55	18.562	2.9211
55	5.1367	1.6364
55	10.947	2.393
55	0.54919	-0.59931
55	0.60367	-0.50473
55	2.8157	1.0352
55	3.7711	1.3274
55	13.488	2.6018
55	8.6302	2.1553
55	12.493	2.5252
55	4.3581	1.472
55	5.911	1.7768
55	1.1677	0.155
55	2.107	0.74528
55	2.1482	0.76464
55	0.20197	-1.5997
55	8.1337	2.096
55	0.20453	-1.5871
55	13.384	2.5941
55	16.861	2.825
55	2.8333	1.0414
55	1.9538	0.66976
55	31.584	3.4527
55	3.3888	1.2205
56	1.82	0.59885
56	5.0986	1.629
56	7.046	1.9525
56	5.7148	1.7431
56	3.8752	1.3546
56	6.8405	1.9229
56	0.894	-0.11205
56	5.7055	1.7414
56	4.0074	1.3881
56	4.4144	1.4849
56	9.7393	2.2762
56	5.5856	1.7202
56	1.0906	0.086737
56	4.5844	1.5226
56	31.894	3.4624
56	3.3673	1.2141
56	2.9718	1.0892
56	2.5269	0.927
56	3.853	1.3488
56	3.1938	1.1612
56	0.71848	-0.33062
56	0.73617	-0.3063
56	7.2182	1.9766
56	4.0188	1.391
56	11.129	2.4095
56	5.2203	1.6526
56	0.93254	-0.069848
57	0.76532	-0.26746
57	2.0919	0.73805
57	3.4611	1.2416
57	1.1924	0.17594
57	2.7236	1.002
57	10.922	2.3907
57	5.883	1.7721
57	5.484	1.7018
57	1.251	0.22397
57	2.6955	0.99158
57	62.296	4.1319
57	10.591	2.36
57	2.3407	0.85046
57	0.18472	-1.6889
57	20.092	3.0003
57	1.8345	0.6068
57	0.56143	-0.57728
57	12.074	2.491
57	3.0632	1.1195
57	5.2489	1.658
57	0.64273	-0.44204
57	7.1979	1.9738
57	2.7705	1.019
57	2.7298	1.0042
57	4.6674	1.5406
57	0.16579	-1.797
57	15.305	2.7282
57	2.0059	0.69609
58	0.87838	-0.12967
58	6.3821	1.8535
58	3.6308	1.2895
58	20.495	3.0202
58	0.43764	-0.82635
58	0.87017	-0.13907
58	5.8305	1.7631
58	1.068	0.065806
58	5.1792	1.6447
58	2.7194	1.0004
58	2.3615	0.8593
58	13.21	2.581
58	29.755	3.393
58	1.4113	0.34448
58	1.276	0.24374
58	2.4176	0.88276
58	2.3258	0.84404
58	3.8194	1.3401
58	8.1671	2.1001
58	1.6819	0.51994
58	1.6661	0.5105
58	5.8569	1.7676
58	1.5555	0.4418
58	6.564	1.8816
58	1.3793	0.32157
58	1.9414	0.6634
58	0.22475	-1.4928
58	2.4254	0.88601
58	0.94846	-0.052917
59	1.5347	0.42834
59	22.136	3.0972
59	0.38779	-0.94729
59	1.889	0.63607
59	2.4965	0.9149
59	4.6145	1.5292
59	1.0455	0.044531
59	3.3455	1.2076
59	3.7157	1.3126
59	1.7612	0.56599
59	24.937	3.2164
59	1.9285	0.65676
59	6.0953	1.8075
59	5.0816	1.6256
59	12.543	2.5292
59	1.5268	0.4232
59	2.834	1.0417
59	1.8715	0.62676
59	1.8143	0.5957
59	22.271	3.1033
59	2.5059	0.91865
59	3.0969	1.1304
59	2.7229	1.0017
59	19.917	2.9916
59	0.69863	-0.35863
59	12.804	2.5497
59	1.8031	0.58951
60	2.9442	1.0798
60	2.0246	0.70538
60	6.68	1.8991
60	5.76	1.7509
60	8.1724	2.1008
60	5.2451	1.6573
60	13.535	2.6053
60	9.2498	2.2246
60	4.2713	1.4519
60	5.1039	1.63
60	0.3362	-1.09
60	1.683	0.52058
60	19.077	2.9485
60	6.5742	1.8831
60	0.45025	-0.79796
60	1.3926	0.33119
60	12.279	2.5079
60	4.4358	1.4897
60	2.2535	0.81248
60	1.8688	0.62531
60	7.8379	2.059
60	1.4963	0.40299
60	3.0112	1.1023
60	1.0585	0.056809
60	2.8533	1.0485
60	31.018	3.4346
60	14.151	2.6498
60	18.369	2.9106
60	0.53151	-0.63203
60	13.414	2.5963
61	0.49371	-0.7058
61	2.3788	0.86658
61	19.764	2.9839
61	23.782	3.1689
61	10.82	2.3814
61	38.471	3.6499
61	2.4088	0.87914
61	2.8821	1.0585
61	1.0036	0.0035479
61	9.1545	2.2142
61	7.4573	2.0092
61	8.81	2.1759
61	21.696	3.0771
61	5.1141	1.632
61	3.0717	1.1222
61	2.4929	0.91347
61	4.8412	1.5772
61	5.6457	1.7309
61	4.0758	1.4051
61	1.0984	0.093888
61	5.7371	1.747
61	2.4767	0.90693
61	0.94113	-0.060676
61	14.945	2.7043
61	1.9775	0.68185
61	0.54112	-0.61412
61	1.3893	0.32877
62	4.4593	1.495
62	3.8592	1.3505
62	0.46808	-0.75911
62	3.4064	1.2257
62	0.68716	-0.37519
62	1.8549	0.61784
62	8.2814	2.114
62	0.96795	-0.032575
62	6.439	1.8624
62	11.376	2.4315
62	3.1433	1.1453
62	3.6864	1.3047
62	5.5262	1.7095
62	4.3841	1.478
62	2.7494	1.0114
62	1.7871	0.58058
62	1.2879	0.25304
62	13.92	2.6334
62	3.009	1.1016
62	3.7742	1.3282
62	1.9408	0.66308
62	3.0984	1.1309
62	1.7568	0.56352
62	0.86461	-0.14547
62	1.9092	0.6467
62	4.4485	1.4926
62	3.8697	1.3532
62	3.1827	1.1577
62	1.466	0.38257
62	2.8916	1.0618
63	3.8964	1.3601
63	1.5653	0.44808
63	7.9551	2.0738
63	0.87949	-0.12842
63	3.0784	1.1244
63	9.1861	2.2177
63	2.4724	0.9052
63	2.4413	0.89255
63	2.9181	1.0709
63	10.235	2.3258
63	15.777	2.7585
63	9.3163	2.2318
63	1.1756	0.16174
63	1.5035	0.4078
63	2.592	0.95244
63	3.7307	1.3166
63	0.78909	-0.23687
63	3.0467	1.1141
63	16.154	2.7822
63	31.241	3.4417
63	1.0379	0.037183
63	4.7312	1.5542
63	3.364	1.2131
63	8.0756	2.0888
63	0.60495	-0.50261
63	1.476	0.38937
63	5.1069	1.6306
63	7.7097	2.0425
63	4.3582	1.4721
64	7.1261	1.9638
64	5.3261	1.6726
64	5.3339	1.6741
64	1.1552	0.14423
64	1.7041	0.53304
64	1.8907	0.63695
64	2.282	0.82504
64	24.379	3.1937
64	7.5756	2.0249
64	2.1877	0.78286
64	9.8327	2.2857
64	0.45132	-0.79559
64	78.451	4.3625
64	1.2977	0.26056
64	2.4341	0.88956
64	9.1969	2.2189
64	4.2958	1.4576
64	16.301	2.7912
64	0.93287	-0.069491
64	2.0225	0.70433
64	1.4774	0.39031
64	0.48106	-0.73176
64	11.037	2.4012
64	3.0079	1.1013
64	3.2	1.1631
64	7.05	1.953
64	10.593	2.3602
65	0.76009	-0.27431
65	0.51375	-0.66603
65	4.077	1.4054
65	23.255	3.1465
65	24.722	3.2077
65	0.98651	-0.013579
65	2.7476	1.0107
65	4.0422	1.3968
65	8.5698	2.1482
65	11.297	2.4245
65	1.2426	0.21718
65	2.2974	0.83176
65	2.2505	0.81115
65	4.1782	1.4299
65	9.7042	2.2726
65	2.4487	0.89557
65	3.8984	1.3606
65	1.9014	0.64258
65	2.0019	0.69411
65	5.147	1.6384
65	7.5623	2.0232
65	1.8651	0.62332
65	2.9312	1.0754
65	2.0899	0.73714
65	2.614	0.9609
65	0.97445	-0.025885
65	2.2986	0.8323
65	0.13961	-1.9689
66	12.043	2.4885
66	2.017	0.70164
66	3.2768	1.1869
66	1.2427	0.21729
66	7.3295	1.9919
66	9.4739	2.2485
66	2.1453	0.76328
66	3.9312	1.3689
66	24.317	3.1912
66	2.3169	0.84024
66	4.3679	1.4743
66	4.0341	1.3948
66	12.249	2.5054
66	3.7749	1.3284
66	3.687	1.3048
66	3.3602	1.212
66	3.1378	1.1435
66	1.2571	0.22877
66	5.6853	1.7379
66	2.9266	1.0738
66	7.7682	2.05
66	4.0694	1.4035
66	8.4379	2.1327
66	7.2601	1.9824
66	0.48163	-0.73058
66	7.5395	2.0202
66	3.299	1.1936
66	11.394	2.4331
66	2.4353	0.89008
66	4.3838	1.4779
67	12.694	2.5411
67	3.1652	1.1522
67	1.5688	0.45031
67	7.2252	1.9776
67	0.94142	-0.060368
67	9.1563	2.2144
67	2.2584	0.81465
67	0.83037	-0.18589
67	2.2403	0.80662
67	8.6368	2.156
67	2.0772	0.73101
67	10.284	2.3306
67	6.8686	1.927
67	2.4198	0.8837
67	0.86186	-0.14867
67	1.5967	0.46794
67	5.6475	1.7312
67	0.38412	-0.9568
67	42.099	3.74
67	1.7126	0.53803
67	12.433	2.5203
67	7.3763	1.9983
67	7.286	1.986
67	0.21218	-1.5503
67	0.78768	-0.23866
67	1.8026	0.58923
67	3.8467	1.3472
67	7.3018	1.9881
67	1.8713	0.62664
67	3.0145	1.1034
68	2.5608	0.94032
68	1.4835	0.39441
68	15.444	2.7372
68	4.8882	1.5868
68	5.7615	1.7512
68	1.9745	0.68032
68	10.099	2.3124
68	2.5226	0.92528
68	2.3952	0.87348
68	22.654	3.1203
68	4.8524	1.5795
68	2.5109	0.92065
68	4.7053	1.5487
68	0.53503	-0.62544
68	2.2314	0.80265
68	4.9123	1.5917
68	5.092	1.6277
68	1.7052	0.5337
68	2.9811	1.0923
68	1.1348	0.12642
68	5.859	1.768
68	5.9207	1.7784
68	0.5947	-0.5197
68	10.39	2.3408
68	4.2702	1.4517
68	1.4217	0.35188
68	6.0811	1.8052
68	4.4288	1.4881
69	2.5418	0.93285
69	3.1516	1.1479
69	1.5251	0.42204
69	5.0774	1.6248
69	2.6917	0.99019
69	6.17	1.8197
69	1.7652	0.56827
69	5.6445	1.7307
69	1.1787	0.16442
69	4.136	1.4197
69	3.491	1.2502
69	2.8618	1.0514
69	3.6651	1.2988
69	3.0631	1.1194
69	0.86392	-0.14628
69	12.499	2.5256
69	10.113	2.3138
69	2.5272	0.9271
69	32.058	3.4676
69	1.7526	0.56111
69	1.3939	0.33208
69	4.1121	1.4139
69	2.399	0.87506
69	10.056	2.3081
69	6.6951	1.9014
69	2.1358	0.75886
69	4.8633	1.5817
69	3.4312	1.2329
69	0.22869	-1.4754
70	0.47744	-0.73931
70	2.6132	0.96056
70	16.449	2.8003
70	1.2917	0.25599
70	0.39988	-0.91659
70	33.063	3.4984
70	3.2561	1.1805
70	21.128	3.0506
70	3.4879	1.2493
70	7.4586	2.0094
70	1.9175	0.65102
70	2.5754	0.94602
70	0.94669	-0.054779
70	5.0324	1.6159
70	11.617	2.4525
70	0.43021	-0.84348
70	1.5651	0.44794
70	3.4738	1.2453
70	9.3135	2.2315
70	1.9615	0.6737
70	5.3777	1.6823
70	1.3998	0.33632
70	6.1278	1.8128
70	7.0106	1.9474
70	2.087	0.73574
70	1.5336	0.42761
70	45.462	3.8169
71	0.549	-0.59965
71	2.358	0.85783
71	12.101	2.4933
71	7.041	1.9517
71	9.5377	2.2552
71	0.61932	-0.47913
71	2.7034	0.99452
71	3.3405	1.2061
71	1.2685	0.23786
71	1.4614	0.37938
71	6.0319	1.7971
71	13.383	2.594
71	0.099733	-2.3053
71	2.6238	0.96463
71	2.2384	0.80578
71	1.3464	0.29746
71	8.5396	2.1447
71	9.3613	2.2366
71	6.4827	1.8691
71	0.40424	-0.90575
71	3.6012	1.2813
71	1.3496	0.29984
71	1.7447	0.55659
71	1.0855	0.082021
71	6.7722	1.9128
71	8.9682	2.1937
71	26.127	3.263
71	1.1185	0.11197
71	3.7134	1.3119
71	27.322	3.3077
72	1.8438	0.61184
72	1.0253	0.025008
72	0.77816	-0.25082
72	2.9448	1.0801
72	3.4708	1.2444
72	4.6945	1.5464
72	21.453	3.0659
72	1.338	0.29116
72	0.089182	-2.4171
72	18.714	2.9293
72	1.2556	0.22764
72	2.0463	0.71605
72	14.365	2.6648
72	3.849	1.3478
72	3.8612	1.351
72	2.2755	0.8222
72	5.8573	1.7677
72	1.357	0.30528
72	5.9325	1.7804
72	0.46956	-0.75597
72	0.17237	-1.7581
72	5.3819	1.683
72	17.598	2.8678
72	4.5713	1.5198
72	7.5456	2.021
72	1.2311	0.20789
72	2.7637	1.0166
72	0.22329	-1.4993
73	2.0953	0.73972
73	5.9015	1.7752
73	5.7383	1.7472
73	24.501	3.1987
73	3.5319	1.2618
73	7.4659	2.0103
73	3.9947	1.385
73	0.65532	-0.42262
73	1.5732	0.4531
73	1.3595	0.30713
73	1.1839	0.16884
73	2.8946	1.0628
73	2.2305	0.80224
73	4.1532	1.4239
73	0.86295	-0.1474
73	2.0916	0.73792
73	2.3375	0.84909
73	1.8122	0.59457
73	7.061	1.9546
73	2.6078	0.95851
73	2.1783	0.77856
73	5.2338	1.6551
73	16.379	2.796
73	10.398	2.3416
73	11.956	2.4812
73	1.8707	0.6263
73	1.2973	0.26028
73	7.4685	2.0107
73	6.3414	1.8471
73	4.7391	1.5559
74	13.19	2.5795
74	18.917	2.9401
74	3.8236	1.3412
74	0.54202	-0.61245
74	4.2957	1.4576
74	1.6598	0.50669
74	14.734	2.6901
74	9.9149	2.294
74	1.347	0.29787
74	2.679	0.98545
74	0.19547	-1.6323
74	2.0044	0.69533
74	3.1325	1.1418
74	3.3814	1.2183
74	4.951	1.5996
74	2.7531	1.0127
74	2.7889	1.0256
74	3.6124	1.2844
74	1.581	0.45807
74	1.8604	0.62081
74	2.2172	0.79624
74	3.3099	1.1969
74	3.3038	1.1951
74	3.6602	1.2975
74	1.5733	0.45315
74	0.49985	-0.69345
74	1.8946	0.63902
75	1.7782	0.57562
75	2.012	0.69914
75	3.1049	1.133
75	3.6067	1.2828
75	1.0061	0.0060647
75	0.34737	-1.0574
75	2.3533	0.85583
75	1.1182	0.11174
75	3.3106	1.1971
75	0.49236	-0.70855
75	4.1845	1.4314
75	13.307	2.5883
75	1.7615	0.56615
75	4.2601	1.4493
75	2.5905	0.95183
75	7.7579	2.0487
75	5.8169	1.7608
75	3.2785	1.1874
75	2.8004	1.0298
75	5.1605	1.641
75	15.268	2.7258
75	7.3078	1.9889
75	2.5177	0.92335
75	1.5869	0.46176
75	4.6789	1.5431
75	4.6333	1.5333
75	4.2929	1.457
75	2.8954	1.0631
75	1.963	0.67446
76	0.17804	-1.7257
76	6.7466	1.909
76	0.80364	-0.2186
76	2.9673	1.0877
76	7.6209	2.0309
76	3.1503	1.1475
76	0.52731	-0.63996
76	2.8926	1.0621
76	0.28336	-1.261
76	1.2522	0.22489
76	5.5555	1.7148
76	6.6397	1.8931
76	1.1085	0.10304
76	1.5343	0.4281
76	2.2738	0.82147
76	10.19	2.3214
76	3.4531	1.2393
76	3.2334	1.1735
76	5.5033	1.7053
76	0.877	-0.13125
76	1.0031	0.0030944
76	14.271	2.6583
76	4.9883	1.6071
76	0.57229	-0.55811
76	9.2694	2.2267
76	1.3698	0.31469
77	0.91074	-0.093495
77	5.13	1.6351
77	0.77147	-0.25946
77	6.3854	1.854
77	3.4689	1.2439
77	1.6741	0.51528
77	1.7635	0.56732
77	12.147	2.4971
77	0.47541	-0.74357
77	5.5231	1.7089
77	3.4708	1.2444
77	0.84395	-0.16966
77	3.4785	1.2466
77	2.4498	0.89603
77	2.8665	1.0531
77	7.0621	1.9547
77	1.5934	0.46589
77	0.1881	-1.6708
77	1.8345	0.60676
77	1.7895	0.58192
77	2.2381	0.80564
77	1.5347	0.42834
77	6.0523	1.8004
77	0.7952	-0.22917
77	18.661	2.9264
77	2.8865	1.0601
77	0.22822	-1.4774
77	0.37892	-0.97043
77	9.472	2.2483
77	5.8736	1.7705
78	1.659	0.50624
78	4.1036	1.4119
78	1.9315	0.65831
78	4.0665	1.4028
78	7.7062	2.042
78	0.79898	-0.22443
78	3.0612	1.1188
78	13.009	2.5656
78	0.87367	-0.13505
78	2.1669	0.77329
78	2.5716	0.94453
78	2.799	1.0293
78	3.4381	1.2349
78	0.68567	-0.37735
78	4.4315	1.4887
78	10.003	2.3029
78	0.80714	-0.21426
78	15.212	2.7221
78	3.9623	1.3768
78	1.5531	0.44023
78	1.498	0.40414
78	19.119	2.9507
78	11.767	2.4653
79	15.094	2.7143
79	0.73656	-0.30576
79	0.48837	-0.71667
79	3.7809	1.33
79	12.647	2.5375
79	4.5506	1.5153
79	1.2267	0.20437
79	1.5961	0.46753
79	1.5033	0.40766
79	5.0901	1.6273
79	0.39978	-0.91685
79	2.4176	0.88279
79	5.3615	1.6792
79	10.118	2.3143
79	1.0896	0.085771
79	1.8896	0.63635
79	7.0017	1.9462
79	1.4439	0.36735
79	1.9902	0.68822
79	2.0813	0.73299
79	1.2741	0.24228
79	1.9514	0.66853
79	2.679	0.98544
79	2.1435	0.76244
80	0.32883	-1.1122
80	2.9343	1.0765
80	7.2054	1.9748
80	8.8799	2.1838
80	2.4824	0.90921
80	2.319	0.84112
80	16.807	2.8218
80	14.569	2.6789
80	4.1268	1.4175
80	2.4492	0.89575
80	5.1584	1.6406
80	5.6758	1.7362
80	2.7036	0.99457
80	0.6268	-0.46714
80	1.6665	0.51073
80	5.7508	1.7493
80	1.0059	0.005875
80	0.52602	-0.64242
80	4.3731	1.4755
80	13.694	2.617
80	3.2668	1.1838
80	6.9395	1.9372
80	2.2597	0.81521
80	8.0729	2.0885
80	3.4408	1.2357
80	10.454	2.347
80	0.73998	-0.30113
81	0.9241	-0.078933
81	1.0572	0.055607
81	1.6207	0.48286
81	3.6091	1.2835
81	3.2657	1.1835
81	9.5093	2.2523
81	0.29571	-1.2184
81	3.5158	1.2573
81	1.4148	0.34697
81	3.1179	1.1371
81	3.7809	1.33
81	1.3742	0.31787
81	1.7286	0.54732
81	2.3392	0.84981
81	13.927	2.6338
81	0.86325	-0.14705
81	2.442	0.89281
81	0.57614	-0.55141
81	9.692	2.2713
81	5.2059	1.6498
81	2.2924	0.8296
81	9.8914	2.2917
81	0.72834	-0.31699
81	0.67914	-0.38693
82	0.37945	-0.96904
82	4.3297	1.4655
82	0.55912	-0.58139
82	1.02	0.019798
82	5.6962	1.7398
82	2.2638	0.81704
82	1.5874	0.46208
82	2.3525	0.85547
82	5.7459	1.7485
82	2.1416	0.76154
82	0.33299	-1.0997
82	0.98382	-0.016313
82	15.306	2.7283
82	3.3021	1.1946
82	1.819	0.59829
82	4.5232	1.5092
82	1.4071	0.34152
82	1.4814	0.39299
82	3.7973	1.3343
82	13.74	2.6203
82	0.22874	-1.4752
82	18.933	2.9409
82	8.7625	2.1705
82	11.26	2.4213
82	1.7909	0.5827
82	1.6695	0.5125
83	1.8075	0.59193
83	7.1697	1.9699
83	1.6492	0.5003
83	6.5628	1.8814
83	1.0798	0.076775
83	6.1793	1.8212
83	2.6399	0.97073
83	0.86243	-0.148
83	14.285	2.6592
83	3.0864	1.127
83	2.4069	0.87832
83	4.1849	1.4315
83	3.8253	1.3416
83	0.31089	-1.1683
83	0.34031	-1.0779
83	2.6079	0.95856
83	1.2735	0.24176
83	2.4828	0.90938
83	0.81937	-0.19922
83	3.1725	1.1545
83	0.57648	-0.55081
83	2.0961	0.74008
83	3.3281	1.2024
84	5.98	1.7884
84	0.76056	-0.2737
84	4.8607	1.5812
84	1.2135	0.1935
84	4.0824	1.4067
84	11.824	2.4701
84	0.96896	-0.031531
84	11.283	2.4233
84	3.3023	1.1946
84	20.026	2.997
84	8.1654	2.0999
84	0.50413	-0.68493
84	3.6113	1.2841
84	0.49766	-0.69784
84	2.5525	0.93709
84	0.52813	-0.63841
84	0.91738	-0.086234
84	5.2654	1.6612
84	1.897	0.64027
84	2.7267	1.0031
84	2.0677	0.72645
84	3.2838	1.189
85	7.2931	1.9869
85	3.9636	1.3771
85	3.7289	1.3161
85	8.0559	2.0864
85	4.2679	1.4511
85	3.8958	1.3599
85	0.57927	-0.54598
85	0.83745	-0.17739
85	5.1656	1.642
85	2.6802	0.98588
85	2.8432	1.0449
85	7.5736	2.0247
85	1.3497	0.29986
85	11.942	2.48
85	4.5726	1.5201
85	10.295	2.3316
85	6.0005	1.7918
85	2.8054	1.0316
85	0.22859	-1.4758
85	2.042	0.71395
85	1.0292	0.028752
86	3.1734	1.1548
86	3.5121	1.2562
86	0.46742	-0.76054
86	6.2429	1.8314
86	6.9082	1.9327
86	4.5007	1.5042
86	5.7334	1.7463
86	13.494	2.6022
86	1.4849	0.39538
86	2.0294	0.70772
86	4.3943	1.4803
86	2.471	0.90463
86	2.3053	0.8352
86	1.3406	0.29311
86	2.7625	1.0161
86	3.3099	1.1969
86	3.6198	1.2864
86	2.8682	1.0537
86	1.0711	0.068645
86	6.4473	1.8637
86	6.2843	1.8381
86	5.0015	1.6097
87	5.5568	1.715
87	0.48142	-0.73102
87	2.3998	0.87538
87	0.15177	-1.8854
87	13.026	2.567
87	1.3354	0.28925
87	6.9483	1.9385
87	1.1673	0.15471
87	1.711	0.53709
87	2.2276	0.80094
87	1.4009	0.33714
87	4.0003	1.3864
87	9.4323	2.2441
87	7.4395	2.0068
87	2.0646	0.72493
87	9.2407	2.2236
87	1.0151	0.014999
87	2.4006	0.87572
87	3.3223	1.2006
88	3.5412	1.2645
88	9.5627	2.2579
88	4.1939	1.4336
88	1.4954	0.40237
88	7.2305	1.9783
88	1.6827	0.52038
88	1.0273	0.026911
88	6.9285	1.9356
88	2.1707	0.77504
88	0.74153	-0.29904
88	5.9177	1.7779
88	1.6369	0.4928
88	2.3148	0.83932
88	0.99135	-0.0086828
88	1.259	0.23029
89	0.87598	-0.13241
89	5.9646	1.7858
89	1.3486	0.29908
89	2.3776	0.86608
89	2.1112	0.74724
89	0.6548	-0.42342
89	1.9056	0.6448
89	5.5515	1.7141
89	0.41139	-0.88821
89	10.875	2.3865
89	5.9888	1.7899
89	7.3631	1.9965
89	0.5188	-0.65623
89	1.087	0.083389
90	1.7752	0.57394
90	6.0589	1.8015
90	1.889	0.63603
90	0.33678	-1.0883
90	1.7208	0.54278
90	1.9354	0.66033
90	2.3724	0.86389
90	10.196	2.322
90	13.71	2.6181
90	2.9512	1.0822
90	2.2851	0.82643
90	2.8146	1.0348
90	7.1406	1.9658
90	2.296	0.83118
91	0.99621	-0.003796
91	1.2507	0.22367
91	7.1817	1.9715
91	7.4608	2.0097
91	0.7615	-0.27246
91	2.6153	0.96138
92	0.2697	-1.3104
92	9.9764	2.3002
92	0.4508	-0.79672
92	6.4022	1.8566
92	1.9795	0.68284
92	1.4405	0.36501
92	1.7062	0.53428
92	8.9174	2.188
92	1.8874	0.63522
92	0.62051	-0.47721
92	11.992	2.4842
92	1.9544	0.67009
92	25.536	3.2401
92	2.0686	0.72688
93	1.0317	0.031244
93	5.1938	1.6475
93	9.8097	2.2834
93	2.5444	0.93391
93	11.497	2.4421
93	6.028	1.7964
93	1.831	0.60486
93	4.1775	1.4297
93	3.2661	1.1836
93	5.9204	1.7784
93	0.5086	-0.67609
93	4.5161	1.5077
93	2.5345	0.92999
94	3.8541	1.3491
94	4.0676	1.403
94	7.5337	2.0194
94	10.36	2.338
94	0.96623	-0.034356
94	9.3334	2.2336
94	1.0631	0.061161
94	0.64253	-0.44235
94	3.2526	1.1795
94	3.1674	1.1529
95	7.31	1.9892
95	1.6501	0.50084
95	1.4377	0.36307
95	10.327	2.3348
95	0.55599	-0.58701
95	2.0409	0.71341
95	0.74018	-0.30086
96	14.044	2.6422
96	2.3965	0.87401
97	2.3267	0.84446
97	2.831	1.0406
97	3.522	1.259
97	0.68469	-0.3788
97	0.68774	-0.37434
97	1.9963	0.69132
98	7.474	2.0114
98	1.1154	0.10919
98	55.499	4.0164
98	2.5895	0.95146
98	1.2312	0.20796
99	4.8421	1.5774
99	0.74161	-0.29893
100	0.61346	-0.48864
101	2.0994	0.74167
102	1.8038	0.58989
106	1.5056	0.40918
108	7.8112	2.0556
