## Supplementary Data: A zip file containing the simulation executable, the source code, R scripts, batch files, and simulation results. for "Age-related late-onset disease heritability patterns and implications for genome-wide association studies": StatisticalPower.csv

Age	nCases	p0	c0	d0	s0	sd0	p1	c1	d1	s1	sd1	p2	c2	d2	s2	sd2	p3	c3	d3	s3	sd3	p4	c4	d4	s4	sd4	p5	c5	d5	s5	sd5	p6	c6	d6	s6	sd6	p7	c7	d7	s7	sd7	p8	c8	d8	s8	sd8
26	24308	0.072998	0.082778	-0.0097803	0.082778	-0.0097803	0.073	0.079603	-0.006603	0.079603	-0.006603	0.073001	0.075908	-0.0029069	0.075908	-0.0029069	0.286	0.31658	-0.030579	0.31658	-0.030579	0.286	0.30715	-0.021146	0.30715	-0.021146	0.28599	0.29608	-0.010091	0.29608	-0.010091	0.5	0.53447	-0.034475	0.53447	-0.034475	0.50001	0.52568	-0.025678	0.52568	-0.025678	0.5	0.5109	-0.010902	0.5109	-0.010902
27	97501	0.072997	0.083223	-0.010226	0.083134	-0.010137	0.073	0.079627	-0.0066265	0.079622	-0.0066219	0.073001	0.076209	-0.0032087	0.076149	-0.0031485	0.286	0.31563	-0.029631	0.31582	-0.029821	0.286	0.30564	-0.019644	0.30594	-0.019944	0.28599	0.29681	-0.01082	0.29667	-0.010675	0.5	0.53569	-0.035687	0.53544	-0.035446	0.5	0.52301	-0.023009	0.52355	-0.023542	0.5	0.51215	-0.012147	0.5119	-0.011899
28	176194	0.072996	0.082989	-0.0099928	0.083048	-0.010052	0.072999	0.079505	-0.0065057	0.079553	-0.0065534	0.073	0.076225	-0.0032242	0.076194	-0.0031934	0.286	0.31522	-0.029223	0.31547	-0.029468	0.286	0.30642	-0.020422	0.30623	-0.020227	0.28599	0.29498	-0.0089899	0.29567	-0.0096788	0.49999	0.53423	-0.034232	0.53472	-0.034729	0.5	0.5237	-0.023695	0.52364	-0.023633	0.5	0.51214	-0.012146	0.51204	-0.012046
29	260791	0.072995	0.082789	-0.0097936	0.082927	-0.0099321	0.072999	0.079776	-0.0067773	0.079657	-0.0066584	0.073	0.075921	-0.0029209	0.076066	-0.0030664	0.286	0.31597	-0.029974	0.3157	-0.029706	0.286	0.30603	-0.02003	0.30613	-0.020137	0.28599	0.29548	-0.0094868	0.29558	-0.0095898	0.49999	0.53566	-0.035667	0.53516	-0.035169	0.5	0.52409	-0.024088	0.52385	-0.023847	0.5	0.51209	-0.01209	0.51206	-0.012067
30	351724	0.072993	0.083277	-0.010284	0.083062	-0.010069	0.072997	0.079627	-0.0066299	0.079646	-0.0066481	0.072999	0.076402	-0.0034023	0.076196	-0.0031965	0.28599	0.31512	-0.029125	0.31548	-0.029485	0.28599	0.30584	-0.019843	0.30602	-0.020025	0.28599	0.29602	-0.010037	0.29575	-0.0097638	0.49998	0.53426	-0.034274	0.53481	-0.034827	0.5	0.52365	-0.023654	0.52377	-0.023775	0.49999	0.51242	-0.012422	0.5122	-0.012205
31	449457	0.072991	0.082854	-0.0098635	0.082994	-0.010003	0.072996	0.079813	-0.0068171	0.079701	-0.006705	0.072999	0.07646	-0.003461	0.076283	-0.0032844	0.28598	0.31482	-0.028838	0.31526	-0.029275	0.28599	0.3059	-0.019907	0.30598	-0.019989	0.28598	0.29597	-0.0099806	0.29582	-0.009837	0.49998	0.53442	-0.034443	0.53468	-0.034705	0.49999	0.52424	-0.024247	0.52392	-0.023935	0.49999	0.51232	-0.012333	0.51224	-0.012249
32	554486	0.072988	0.083084	-0.010096	0.08302	-0.010032	0.072994	0.079739	-0.0067447	0.079712	-0.0067178	0.072998	0.076581	-0.0035834	0.076369	-0.0033717	0.28598	0.31537	-0.029389	0.31529	-0.029314	0.28598	0.30564	-0.019652	0.30588	-0.019895	0.28598	0.29609	-0.010103	0.2959	-0.0099161	0.49997	0.53454	-0.03457	0.53464	-0.034673	0.49998	0.52367	-0.02369	0.52385	-0.023869	0.49999	0.51152	-0.011535	0.51203	-0.012045
33	667342	0.072985	0.082838	-0.0098535	0.082973	-0.0099882	0.072992	0.079575	-0.0065831	0.079676	-0.0066846	0.072997	0.076254	-0.0032571	0.07634	-0.0033429	0.28597	0.31498	-0.029013	0.31521	-0.029244	0.28598	0.30553	-0.01955	0.30579	-0.019811	0.28598	0.29591	-0.0099285	0.2959	-0.0099218	0.49996	0.53445	-0.034498	0.53459	-0.034636	0.49998	0.52345	-0.023471	0.52375	-0.023772	0.49998	0.51167	-0.011683	0.51194	-0.011954
34	788593	0.072981	0.082852	-0.0098713	0.082945	-0.0099638	0.072989	0.079539	-0.0065497	0.079644	-0.006655	0.072995	0.07621	-0.0032142	0.076309	-0.0033138	0.28596	0.315	-0.029042	0.31516	-0.029205	0.28597	0.30545	-0.019479	0.30571	-0.019739	0.28597	0.29585	-0.009878	0.29589	-0.0099145	0.49994	0.53446	-0.034519	0.53456	-0.034619	0.49997	0.52324	-0.023275	0.52363	-0.023663	0.49998	0.51194	-0.011957	0.51194	-0.011958
35	918844	0.072976	0.082799	-0.0098222	0.082913	-0.009937	0.072986	0.079595	-0.0066091	0.079634	-0.0066476	0.072994	0.076259	-0.0032654	0.076298	-0.0033046	0.28594	0.31515	-0.029207	0.31516	-0.029216	0.28596	0.30588	-0.019924	0.30575	-0.019786	0.28597	0.29557	-0.0096044	0.29582	-0.0098516	0.49993	0.53456	-0.034637	0.53456	-0.034636	0.49996	0.5235	-0.023545	0.5236	-0.023646	0.49997	0.5121	-0.012123	0.51197	-0.011998
36	1058743	0.072971	0.082796	-0.0098251	0.08289	-0.009919	0.072983	0.079507	-0.0065246	0.079609	-0.006626	0.072992	0.076334	-0.0033417	0.076305	-0.0033134	0.28593	0.31494	-0.029013	0.31511	-0.029188	0.28595	0.30544	-0.019487	0.30568	-0.019735	0.28597	0.29574	-0.0097702	0.2958	-0.0098396	0.49991	0.53397	-0.034062	0.53444	-0.034536	0.49994	0.52333	-0.023389	0.52355	-0.023605	0.49997	0.51188	-0.011915	0.51195	-0.011987
37	1208983	0.072965	0.082855	-0.00989	0.082884	-0.0099186	0.072979	0.079425	-0.0064462	0.079575	-0.006596	0.07299	0.076316	-0.0033259	0.076307	-0.0033173	0.28591	0.31495	-0.029042	0.31508	-0.029176	0.28594	0.30535	-0.019411	0.30562	-0.019685	0.28596	0.29587	-0.0099085	0.29582	-0.0098572	0.49989	0.53445	-0.034567	0.53445	-0.034559	0.49993	0.52345	-0.023517	0.52353	-0.0236	0.49996	0.51183	-0.011867	0.51193	-0.01197
38	1370300	0.072958	0.08276	-0.0098017	0.082862	-0.0099039	0.072974	0.07952	-0.0065456	0.079565	-0.006591	0.072988	0.076226	-0.0032377	0.076293	-0.0033054	0.28589	0.3147	-0.028807	0.31502	-0.029128	0.28592	0.30544	-0.019513	0.30559	-0.019666	0.28595	0.29561	-0.0096536	0.29578	-0.0098275	0.49986	0.53413	-0.034272	0.53439	-0.034529	0.49991	0.52324	-0.023327	0.52348	-0.023566	0.49995	0.5121	-0.012147	0.51196	-0.012008
39	1543483	0.072951	0.082791	-0.0098404	0.082851	-0.0099	0.072969	0.079517	-0.0065482	0.079558	-0.0065883	0.072985	0.076132	-0.0031465	0.076267	-0.0032815	0.28587	0.3147	-0.02883	0.31497	-0.029099	0.28591	0.30521	-0.019302	0.30553	-0.019619	0.28594	0.29589	-0.0099496	0.2958	-0.0098539	0.49984	0.53373	-0.033897	0.53428	-0.034448	0.49989	0.5232	-0.02331	0.52343	-0.02354	0.49994	0.51206	-0.012113	0.51198	-0.012033
40	1729370	0.072942	0.083023	-0.010081	0.082877	-0.0099353	0.072964	0.079504	-0.0065407	0.079549	-0.0065858	0.072982	0.076356	-0.0033734	0.076281	-0.0032982	0.28584	0.31449	-0.028645	0.31489	-0.02905	0.28589	0.30546	-0.019572	0.30552	-0.019626	0.28594	0.29557	-0.0096294	0.29576	-0.0098263	0.49981	0.53388	-0.03407	0.53422	-0.034414	0.49987	0.52312	-0.023249	0.52339	-0.023512	0.49993	0.51199	-0.012059	0.51198	-0.012046
41	1928852	0.072933	0.082674	-0.0097411	0.082847	-0.0099148	0.072957	0.079526	-0.0065684	0.079546	-0.0065886	0.072979	0.07625	-0.0032703	0.076276	-0.0032968	0.28581	0.3146	-0.028787	0.31485	-0.029035	0.28587	0.30511	-0.019232	0.30546	-0.019584	0.28593	0.2958	-0.0098712	0.29577	-0.009841	0.49977	0.5338	-0.03403	0.53416	-0.034386	0.49985	0.52313	-0.023277	0.52335	-0.023497	0.49992	0.51177	-0.01185	0.51195	-0.012027
42	2142881	0.072922	0.082648	-0.0097254	0.082819	-0.0098972	0.07295	0.079426	-0.0064762	0.079529	-0.0065789	0.072976	0.07612	-0.0031443	0.076254	-0.0032783	0.28578	0.3142	-0.028414	0.31476	-0.028974	0.28585	0.305	-0.019145	0.30539	-0.01954	0.28592	0.29579	-0.0098728	0.29577	-0.0098547	0.49974	0.53344	-0.033704	0.53406	-0.034322	0.49983	0.52306	-0.023233	0.52331	-0.023481	0.49991	0.51174	-0.011834	0.51192	-0.012011
43	2372465	0.072911	0.082576	-0.0096655	0.082787	-0.0098761	0.072943	0.079341	-0.0063984	0.079504	-0.0065612	0.072972	0.076115	-0.0031429	0.076236	-0.0032634	0.28575	0.31401	-0.028265	0.31466	-0.028908	0.28583	0.30503	-0.019201	0.30534	-0.019515	0.2859	0.29559	-0.0096873	0.29575	-0.0098422	0.4997	0.53331	-0.033613	0.53396	-0.034261	0.4998	0.52297	-0.023168	0.52326	-0.023463	0.49989	0.51172	-0.011829	0.51189	-0.011999
44	2618676	0.072898	0.082558	-0.0096604	0.082757	-0.0098593	0.072934	0.079347	-0.0064131	0.079484	-0.0065495	0.072968	0.076182	-0.0032142	0.076229	-0.0032607	0.28571	0.31396	-0.028243	0.31457	-0.028854	0.28581	0.30479	-0.01898	0.30527	-0.019467	0.28589	0.2956	-0.0097091	0.29573	-0.0098362	0.49965	0.53368	-0.034025	0.53392	-0.03427	0.49977	0.52273	-0.022958	0.52319	-0.023424	0.49988	0.51138	-0.011502	0.51183	-0.011948
45	2882650	0.072884	0.082352	-0.0094681	0.082707	-0.0098227	0.072925	0.079371	-0.0064465	0.07947	-0.0065448	0.072963	0.076174	-0.0032111	0.076222	-0.0032586	0.28567	0.31384	-0.028166	0.31448	-0.028805	0.28578	0.30472	-0.018947	0.3052	-0.019427	0.28588	0.29538	-0.0095005	0.29568	-0.0098065	0.4996	0.53312	-0.033512	0.53382	-0.034218	0.49974	0.52275	-0.023015	0.52314	-0.023403	0.49986	0.51166	-0.011799	0.51181	-0.011944
46	3165591	0.072869	0.0823	-0.0094311	0.082658	-0.0097888	0.072915	0.079254	-0.0063395	0.079444	-0.0065291	0.072958	0.076166	-0.0032081	0.076215	-0.0032571	0.28563	0.31356	-0.02793	0.31437	-0.028739	0.28575	0.30473	-0.018984	0.30515	-0.0194	0.28586	0.29559	-0.0097299	0.29567	-0.009811	0.49955	0.53286	-0.033305	0.53371	-0.034155	0.4997	0.52252	-0.022824	0.52306	-0.023365	0.49984	0.51148	-0.011637	0.51177	-0.011924
47	3468773	0.072852	0.082371	-0.009519	0.082624	-0.0097722	0.072903	0.079261	-0.006358	0.079422	-0.006519	0.072952	0.076177	-0.0032248	0.076211	-0.0032583	0.28558	0.31342	-0.02784	0.31425	-0.028677	0.28571	0.30458	-0.01887	0.30508	-0.019368	0.28585	0.29539	-0.0095493	0.29564	-0.0097953	0.49949	0.53247	-0.032981	0.53356	-0.03407	0.49966	0.52236	-0.022698	0.52298	-0.023323	0.49982	0.51147	-0.011648	0.51173	-0.01191
48	3793541	0.072834	0.08221	-0.0093759	0.082578	-0.0097434	0.072891	0.079153	-0.0062613	0.079392	-0.0065006	0.072946	0.076226	-0.0032803	0.076212	-0.0032664	0.28552	0.31317	-0.027645	0.31413	-0.028608	0.28568	0.3043	-0.018619	0.30499	-0.019315	0.28583	0.29538	-0.0095551	0.29561	-0.0097845	0.49943	0.53243	-0.033003	0.53343	-0.034005	0.49962	0.52204	-0.022429	0.52288	-0.02326	0.4998	0.51125	-0.011451	0.51168	-0.011877
49	4141312	0.072814	0.082208	-0.0093934	0.082537	-0.0097226	0.072878	0.079174	-0.0062961	0.079368	-0.0064899	0.07294	0.076013	-0.0030732	0.076191	-0.0032509	0.28547	0.3129	-0.027431	0.314	-0.02853	0.28564	0.30431	-0.018668	0.30492	-0.019279	0.28581	0.29534	-0.0095305	0.29558	-0.0097744	0.49936	0.53216	-0.0328	0.53329	-0.033935	0.49957	0.52194	-0.022368	0.52277	-0.023204	0.49978	0.51114	-0.011363	0.51162	-0.011842
50	4513581	0.072793	0.08205	-0.0092565	0.082485	-0.0096918	0.072864	0.079117	-0.0062534	0.079341	-0.0064775	0.072932	0.076145	-0.0032128	0.076186	-0.0032535	0.2854	0.31266	-0.027261	0.31385	-0.02845	0.2856	0.30404	-0.018442	0.30482	-0.019227	0.28579	0.29513	-0.0093421	0.29553	-0.0097474	0.49929	0.53191	-0.032624	0.53315	-0.033861	0.49952	0.52177	-0.022251	0.52267	-0.023148	0.49975	0.51108	-0.011328	0.51156	-0.01181
51	4911917	0.07277	0.08198	-0.0092103	0.082432	-0.0096623	0.072848	0.079084	-0.0062357	0.079314	-0.0064663	0.072924	0.076088	-0.0031641	0.076176	-0.0032513	0.28534	0.3124	-0.027061	0.3137	-0.028366	0.28555	0.30389	-0.018338	0.30473	-0.019176	0.28576	0.29508	-0.0093203	0.29549	-0.0097239	0.4992	0.53159	-0.032383	0.53298	-0.03378	0.49946	0.52139	-0.021923	0.52253	-0.02307	0.49972	0.51113	-0.011412	0.51152	-0.011795
52	5337963	0.072745	0.08186	-0.0091148	0.082374	-0.009629	0.072831	0.078965	-0.0061338	0.079279	-0.0064476	0.072916	0.076	-0.0030838	0.076158	-0.0032418	0.28526	0.31212	-0.02686	0.31354	-0.028279	0.2855	0.30368	-0.018175	0.30462	-0.019119	0.28574	0.29506	-0.0093217	0.29544	-0.0097058	0.49912	0.53138	-0.032268	0.53282	-0.033706	0.4994	0.52143	-0.022023	0.52242	-0.023017	0.49969	0.51105	-0.011363	0.51147	-0.011779
53	5460656	0.07272	0.081807	-0.0090879	0.082321	-0.0096011	0.072814	0.078865	-0.006051	0.07924	-0.0064256	0.072907	0.075955	-0.0030481	0.076139	-0.0032313	0.28519	0.31187	-0.02668	0.31338	-0.028196	0.28545	0.30361	-0.018156	0.30452	-0.019074	0.28571	0.29483	-0.0091217	0.29539	-0.009674	0.49903	0.53111	-0.03208	0.53266	-0.033634	0.49934	0.5212	-0.021854	0.5223	-0.022963	0.49966	0.5109	-0.011237	0.51142	-0.011756
54	5550410	0.072694	0.081694	-0.0090001	0.082266	-0.009572	0.072797	0.078843	-0.0060459	0.079205	-0.0064081	0.072898	0.076028	-0.0031298	0.076129	-0.0032306	0.28511	0.31169	-0.02658	0.31324	-0.028124	0.2854	0.30339	-0.017996	0.30443	-0.019027	0.28568	0.29492	-0.009236	0.29534	-0.0096598	0.49893	0.53072	-0.031788	0.53249	-0.033555	0.49928	0.52087	-0.021594	0.52218	-0.0229	0.49963	0.51082	-0.011191	0.51136	-0.011736
55	5639313	0.072668	0.081575	-0.0089067	0.082209	-0.0095416	0.072779	0.078881	-0.0061021	0.079179	-0.0063995	0.072889	0.07606	-0.0031709	0.076123	-0.0032342	0.28503	0.31159	-0.02655	0.3131	-0.028067	0.28535	0.30328	-0.017935	0.30433	-0.018986	0.28566	0.29466	-0.0090042	0.29529	-0.0096304	0.49884	0.53058	-0.031736	0.53233	-0.033492	0.49922	0.52086	-0.021645	0.52207	-0.022855	0.4996	0.51072	-0.011126	0.51131	-0.011716
56	5727350	0.072642	0.081508	-0.0088666	0.082156	-0.0095142	0.072761	0.078841	-0.0060794	0.079153	-0.0063917	0.07288	0.075932	-0.0030519	0.076109	-0.0032286	0.28496	0.31124	-0.026279	0.31296	-0.028002	0.28529	0.30316	-0.017867	0.30424	-0.018949	0.28563	0.29474	-0.0091039	0.29525	-0.009615	0.49875	0.53033	-0.031586	0.53218	-0.033433	0.49915	0.52065	-0.021498	0.52196	-0.02281	0.49956	0.51053	-0.010969	0.51125	-0.011689
57	5814512	0.072615	0.08146	-0.0088449	0.082106	-0.0094908	0.072743	0.078724	-0.0059804	0.079122	-0.0063788	0.072871	0.075929	-0.0030586	0.076096	-0.0032249	0.28488	0.31093	-0.026051	0.31281	-0.027934	0.28524	0.30296	-0.017716	0.30415	-0.01891	0.2856	0.29466	-0.0090599	0.2952	-0.0096004	0.49865	0.53013	-0.031474	0.53203	-0.03338	0.49909	0.52048	-0.021393	0.52186	-0.022768	0.49953	0.51043	-0.0109	0.51119	-0.011662
58	5900786	0.072588	0.081376	-0.0087884	0.082056	-0.0094681	0.072725	0.078643	-0.0059181	0.079089	-0.0063643	0.072862	0.075802	-0.0029398	0.076076	-0.0032139	0.2848	0.31087	-0.026071	0.31268	-0.027882	0.28519	0.30281	-0.017628	0.30406	-0.018873	0.28558	0.29443	-0.0088561	0.29515	-0.009575	0.49856	0.52971	-0.03115	0.53187	-0.033317	0.49902	0.52018	-0.021156	0.52174	-0.022719	0.4995	0.51018	-0.010685	0.51112	-0.011626
59	5986162	0.072561	0.081308	-0.0087477	0.082008	-0.0094471	0.072706	0.078643	-0.0059371	0.07906	-0.0063541	0.072852	0.075851	-0.002999	0.076061	-0.0032088	0.28472	0.31056	-0.025839	0.31254	-0.027825	0.28513	0.3027	-0.017574	0.30397	-0.01884	0.28555	0.2944	-0.008854	0.2951	-0.0095543	0.49846	0.52929	-0.030829	0.53171	-0.033246	0.49896	0.52016	-0.021208	0.52164	-0.022683	0.49946	0.51042	-0.010959	0.51108	-0.011615
60	6070626	0.072533	0.081242	-0.0087096	0.081961	-0.0094277	0.072688	0.078514	-0.0058262	0.079027	-0.006339	0.072843	0.075768	-0.0029247	0.076043	-0.0032	0.28463	0.31042	-0.025786	0.31241	-0.027777	0.28507	0.30254	-0.017463	0.30388	-0.018808	0.28552	0.29435	-0.0088266	0.29506	-0.0095359	0.49836	0.5293	-0.030932	0.53156	-0.033196	0.49889	0.51992	-0.021028	0.52153	-0.022644	0.49943	0.51027	-0.010839	0.51103	-0.0116
61	6154170	0.072505	0.081215	-0.00871	0.081917	-0.0094121	0.072669	0.078483	-0.0058142	0.078995	-0.0063259	0.072834	0.075775	-0.0029412	0.076027	-0.0031938	0.28455	0.31004	-0.025487	0.31227	-0.02772	0.28502	0.30224	-0.017224	0.30379	-0.018767	0.28549	0.29433	-0.0088392	0.29501	-0.0095219	0.49826	0.52897	-0.030709	0.53141	-0.033144	0.49882	0.5197	-0.020879	0.52143	-0.022604	0.49939	0.51005	-0.010655	0.51097	-0.011577
62	6236782	0.072476	0.081071	-0.0085944	0.081869	-0.0093928	0.07265	0.078462	-0.0058123	0.078965	-0.0063151	0.072824	0.07581	-0.0029863	0.076015	-0.0031914	0.28447	0.30982	-0.025353	0.31213	-0.027666	0.28496	0.30217	-0.017211	0.3037	-0.018733	0.28546	0.29434	-0.008878	0.29498	-0.0095133	0.49816	0.52868	-0.030521	0.53125	-0.033091	0.49875	0.5195	-0.020742	0.52132	-0.022564	0.49936	0.51007	-0.010715	0.51092	-0.011562
63	6318452	0.072448	0.080989	-0.0085415	0.081822	-0.009374	0.072631	0.07836	-0.005729	0.078932	-0.0063016	0.072814	0.075672	-0.0028579	0.075997	-0.0031825	0.28438	0.30965	-0.025264	0.312	-0.027616	0.28491	0.30196	-0.017052	0.3036	-0.018697	0.28543	0.29404	-0.008603	0.29493	-0.0094915	0.49806	0.5284	-0.030341	0.5311	-0.033039	0.49868	0.51945	-0.020763	0.52122	-0.022533	0.49932	0.50988	-0.010557	0.51086	-0.011541
64	6399170	0.072419	0.080952	-0.0085337	0.081777	-0.0093581	0.072611	0.078286	-0.0056742	0.078899	-0.0062875	0.072804	0.075679	-0.0028745	0.07598	-0.0031758	0.2843	0.30937	-0.025074	0.31187	-0.027566	0.28485	0.30175	-0.016905	0.30351	-0.018658	0.28541	0.294	-0.00859	0.29488	-0.0094726	0.49796	0.5282	-0.030237	0.53095	-0.032991	0.49861	0.51922	-0.020611	0.52111	-0.0225	0.49929	0.50981	-0.010525	0.51081	-0.011522
65	6478925	0.07239	0.080805	-0.0084155	0.081728	-0.0093388	0.072592	0.078269	-0.0056776	0.078868	-0.0062758	0.072795	0.07566	-0.0028656	0.075964	-0.0031698	0.28421	0.30926	-0.025044	0.31174	-0.027522	0.28479	0.30175	-0.016956	0.30342	-0.018629	0.28538	0.29393	-0.0085503	0.29483	-0.0094547	0.49786	0.52785	-0.02999	0.5308	-0.032941	0.49854	0.51911	-0.020568	0.52101	-0.022471	0.49925	0.50956	-0.010309	0.51075	-0.011496
66	6557708	0.07236	0.080699	-0.0083384	0.081679	-0.0093187	0.072572	0.078201	-0.0056289	0.078836	-0.0062635	0.072784	0.075667	-0.0028822	0.07595	-0.0031656	0.28413	0.30889	-0.024764	0.3116	-0.027473	0.28473	0.30144	-0.016711	0.30332	-0.018593	0.28535	0.29383	-0.008479	0.29478	-0.0094363	0.49775	0.52766	-0.029913	0.53065	-0.032895	0.49847	0.51894	-0.02047	0.52091	-0.022443	0.49922	0.50959	-0.01037	0.51069	-0.011477
67	6635509	0.072331	0.080692	-0.0083611	0.081633	-0.0093028	0.072552	0.078189	-0.0056369	0.078806	-0.0062537	0.072775	0.075562	-0.0027879	0.075932	-0.0031576	0.28404	0.30882	-0.024781	0.31147	-0.027432	0.28467	0.30139	-0.016715	0.30323	-0.018563	0.28532	0.29378	-0.0084606	0.29474	-0.0094199	0.49765	0.52718	-0.029539	0.53049	-0.03284	0.4984	0.51859	-0.020191	0.52081	-0.022408	0.49918	0.50939	-0.010208	0.51063	-0.011453
68	6712320	0.072301	0.080541	-0.0082403	0.081585	-0.0092837	0.072532	0.078115	-0.0055828	0.078775	-0.006243	0.072764	0.075613	-0.0028493	0.075918	-0.0031537	0.28395	0.30842	-0.024472	0.31133	-0.027385	0.28461	0.30128	-0.016666	0.30315	-0.018536	0.28528	0.29389	-0.0086016	0.2947	-0.009413	0.49754	0.52712	-0.029577	0.53033	-0.032797	0.49833	0.5186	-0.020275	0.52071	-0.022382	0.49914	0.50946	-0.010316	0.51058	-0.011437
69	6788130	0.072271	0.08044	-0.0081695	0.081535	-0.0092642	0.072511	0.078073	-0.0055618	0.078744	-0.006233	0.072754	0.07557	-0.0028158	0.075903	-0.0031489	0.28386	0.30838	-0.024522	0.31121	-0.027347	0.28455	0.30113	-0.016575	0.30306	-0.018509	0.28525	0.2937	-0.0084424	0.29465	-0.0094006	0.49743	0.52674	-0.02931	0.53018	-0.032749	0.49825	0.51826	-0.020002	0.5206	-0.02235	0.4991	0.50942	-0.010317	0.51053	-0.011425
70	6862933	0.072241	0.080398	-0.0081575	0.081487	-0.0092469	0.072491	0.078095	-0.0056046	0.078717	-0.0062267	0.072743	0.075535	-0.0027919	0.075887	-0.0031439	0.28377	0.30803	-0.024264	0.31107	-0.027304	0.28449	0.30098	-0.016492	0.30297	-0.018483	0.28522	0.29368	-0.0084536	0.29461	-0.0093911	0.49732	0.52649	-0.029167	0.53002	-0.032703	0.49818	0.51817	-0.019993	0.5205	-0.022322	0.49907	0.50944	-0.010378	0.51048	-0.011418
71	6936718	0.07221	0.080381	-0.0081718	0.081443	-0.0092329	0.07247	0.077921	-0.0054506	0.078685	-0.0062149	0.072733	0.075506	-0.0027729	0.075872	-0.0031389	0.28368	0.30785	-0.02417	0.31094	-0.027265	0.28443	0.30074	-0.016313	0.30288	-0.018454	0.28519	0.29361	-0.0084212	0.29457	-0.0093822	0.49721	0.52628	-0.029069	0.52987	-0.03266	0.4981	0.51782	-0.019717	0.52039	-0.022288	0.49903	0.50925	-0.010222	0.51043	-0.011407
72	7009477	0.072178	0.080356	-0.0081777	0.0814	-0.0092213	0.072449	0.077854	-0.0054046	0.078652	-0.0062028	0.072722	0.075501	-0.0027791	0.075857	-0.0031349	0.28359	0.30755	-0.023969	0.31081	-0.027223	0.28436	0.3007	-0.016335	0.3028	-0.018431	0.28516	0.29346	-0.008305	0.29453	-0.0093703	0.4971	0.52603	-0.028926	0.52972	-0.032619	0.49803	0.51778	-0.019751	0.52029	-0.02226	0.49899	0.50907	-0.010081	0.51038	-0.011392
73	7081204	0.072147	0.080181	-0.0080342	0.081353	-0.0092059	0.072428	0.077924	-0.0054965	0.078624	-0.0061963	0.072711	0.075512	-0.0028001	0.075844	-0.0031326	0.28349	0.30733	-0.023841	0.31068	-0.027182	0.2843	0.30036	-0.016057	0.3027	-0.0184	0.28513	0.29319	-0.0080658	0.29448	-0.0093504	0.49699	0.52565	-0.028655	0.52956	-0.032575	0.49795	0.5177	-0.019749	0.52019	-0.022238	0.49895	0.50904	-0.010086	0.51033	-0.011379
74	7151889	0.072116	0.080063	-0.007947	0.081305	-0.0091891	0.072406	0.077854	-0.005448	0.078596	-0.0061891	0.072701	0.075415	-0.0027142	0.075828	-0.0031273	0.2834	0.30721	-0.023815	0.31055	-0.027147	0.28424	0.30035	-0.016114	0.30261	-0.018376	0.28509	0.29333	-0.0082364	0.29444	-0.0093402	0.49688	0.52561	-0.028729	0.52942	-0.03254	0.49788	0.51722	-0.019345	0.52008	-0.022204	0.49891	0.50891	-0.0099986	0.51028	-0.011366
75	7221526	0.072084	0.079993	-0.007909	0.081257	-0.0091731	0.072385	0.077725	-0.0053399	0.078564	-0.0061789	0.07269	0.075405	-0.002715	0.075813	-0.0031228	0.2833	0.30698	-0.023678	0.31042	-0.027112	0.28417	0.30027	-0.016098	0.30253	-0.018355	0.28506	0.29327	-0.0082036	0.29439	-0.0093306	0.49676	0.52524	-0.028474	0.52927	-0.032502	0.4978	0.51716	-0.019359	0.51997	-0.022175	0.49887	0.50871	-0.0098413	0.51022	-0.011348
76	7290108	0.072052	0.079908	-0.0078556	0.08121	-0.0091573	0.072363	0.077766	-0.0054025	0.078536	-0.0061726	0.072679	0.075413	-0.002734	0.075799	-0.0031197	0.28321	0.30667	-0.023463	0.31028	-0.027075	0.28411	0.29997	-0.015863	0.30244	-0.018329	0.28503	0.29319	-0.0081588	0.29435	-0.009321	0.49665	0.52495	-0.028302	0.52911	-0.032465	0.49772	0.51708	-0.019357	0.51987	-0.022151	0.49883	0.50885	-0.01002	0.51017	-0.011341
77	7357626	0.07202	0.079859	-0.0078386	0.081163	-0.009143	0.072341	0.077673	-0.0053318	0.078506	-0.0061647	0.072668	0.075377	-0.0027095	0.075784	-0.0031164	0.28311	0.30648	-0.023368	0.31015	-0.02704	0.28404	0.3	-0.01596	0.30236	-0.018311	0.285	0.2931	-0.0081059	0.29431	-0.0093113	0.49653	0.52473	-0.028194	0.52896	-0.032429	0.49764	0.51691	-0.019274	0.51977	-0.022128	0.49879	0.50875	-0.0099662	0.51012	-0.011333
78	7424075	0.071988	0.079844	-0.0078563	0.081119	-0.0091314	0.072319	0.077609	-0.0052892	0.078476	-0.0061566	0.072657	0.075301	-0.0026444	0.075768	-0.0031111	0.28302	0.30618	-0.023161	0.31002	-0.027003	0.28398	0.29975	-0.015769	0.30227	-0.018289	0.28496	0.29297	-0.0080117	0.29426	-0.0092999	0.49642	0.52433	-0.027912	0.52881	-0.03239	0.49756	0.51674	-0.019175	0.51967	-0.022106	0.49875	0.50864	-0.0098899	0.51007	-0.011324
79	7489449	0.071955	0.079689	-0.0077338	0.081072	-0.0091171	0.072297	0.077629	-0.0053318	0.078448	-0.0061513	0.072646	0.075322	-0.0026762	0.075753	-0.0031078	0.28292	0.30597	-0.02305	0.30989	-0.026968	0.28391	0.29962	-0.015709	0.30218	-0.018268	0.28493	0.29292	-0.0079945	0.29422	-0.0092897	0.4963	0.52429	-0.027992	0.52866	-0.03236	0.49748	0.51645	-0.018972	0.51956	-0.022081	0.49871	0.50852	-0.0098178	0.51002	-0.011315
80	7553740	0.071922	0.079648	-0.0077261	0.081027	-0.0091045	0.072275	0.077493	-0.0052184	0.078418	-0.006143	0.072634	0.075274	-0.00264	0.075738	-0.0031037	0.28282	0.30585	-0.023027	0.30976	-0.026937	0.28385	0.29947	-0.015625	0.30209	-0.018248	0.2849	0.29281	-0.0079178	0.29417	-0.0092786	0.49618	0.52395	-0.027772	0.52851	-0.032328	0.4974	0.51634	-0.018945	0.51946	-0.022059	0.49867	0.50832	-0.009659	0.50997	-0.011302
81	7616943	0.071889	0.079588	-0.0076987	0.080982	-0.0090928	0.072252	0.077468	-0.0052157	0.078388	-0.0061359	0.072623	0.075249	-0.0026263	0.075723	-0.0030998	0.28272	0.30562	-0.022892	0.30963	-0.026906	0.28378	0.2993	-0.015519	0.30201	-0.018228	0.28486	0.2928	-0.0079411	0.29413	-0.00927	0.49606	0.52364	-0.027574	0.52836	-0.032295	0.49732	0.51613	-0.018808	0.51935	-0.022036	0.49862	0.50831	-0.0096853	0.50991	-0.011292
82	7679052	0.071856	0.079472	-0.0076166	0.080936	-0.0090801	0.07223	0.077405	-0.0051759	0.078358	-0.0061285	0.072612	0.075209	-0.0025975	0.075707	-0.0030955	0.28262	0.30539	-0.022765	0.3095	-0.026876	0.28371	0.29923	-0.015521	0.30192	-0.018211	0.28483	0.29275	-0.007919	0.29409	-0.0092623	0.49594	0.52338	-0.027436	0.5282	-0.032263	0.49724	0.51584	-0.018606	0.51925	-0.02201	0.49858	0.50808	-0.0094958	0.50986	-0.011277
83	7740063	0.071822	0.079366	-0.0075442	0.080889	-0.0090666	0.072207	0.077341	-0.0051342	0.078328	-0.0061209	0.0726	0.075188	-0.0025881	0.075692	-0.0030915	0.28252	0.3052	-0.022678	0.30937	-0.026848	0.28364	0.29907	-0.015426	0.30184	-0.018194	0.28479	0.29262	-0.007828	0.29404	-0.0092532	0.49582	0.52322	-0.027398	0.52806	-0.032235	0.49715	0.51581	-0.018652	0.51915	-0.02199	0.49854	0.508	-0.0094596	0.5098	-0.011263
84	7799969	0.071788	0.079297	-0.0075081	0.080842	-0.0090538	0.072184	0.077289	-0.0051048	0.078297	-0.0061135	0.072589	0.075151	-0.0025625	0.075676	-0.0030872	0.28242	0.30493	-0.022509	0.30924	-0.026819	0.28357	0.29884	-0.015262	0.30175	-0.018175	0.28476	0.2925	-0.0077394	0.294	-0.0092426	0.4957	0.52292	-0.027218	0.52791	-0.032207	0.49707	0.51552	-0.018446	0.51904	-0.021967	0.4985	0.50801	-0.0095154	0.50975	-0.011254
85	7858766	0.071754	0.079288	-0.0075334	0.080798	-0.0090435	0.072161	0.077265	-0.0051038	0.078268	-0.0061071	0.072577	0.075149	-0.0025724	0.075661	-0.0030838	0.28232	0.30471	-0.022387	0.30911	-0.026791	0.28351	0.29873	-0.015222	0.30166	-0.018158	0.28472	0.29245	-0.0077258	0.29396	-0.0092333	0.49558	0.52265	-0.027079	0.52776	-0.03218	0.49699	0.51548	-0.018493	0.51894	-0.021949	0.49845	0.50787	-0.0094204	0.5097	-0.011243
86	7916449	0.07172	0.079223	-0.0075027	0.080754	-0.0090339	0.072138	0.077139	-0.0050014	0.078236	-0.0060985	0.072565	0.075115	-0.0025496	0.075645	-0.0030802	0.28222	0.3045	-0.022286	0.30898	-0.026765	0.28344	0.29861	-0.015177	0.30158	-0.018142	0.28469	0.29248	-0.0077915	0.29391	-0.0092277	0.49545	0.52242	-0.026964	0.52761	-0.032154	0.4969	0.51527	-0.01837	0.51884	-0.021931	0.49841	0.50777	-0.0093542	0.50964	-0.011232
87	7973014	0.071686	0.079048	-0.007362	0.080707	-0.0090213	0.072114	0.077156	-0.0050415	0.078207	-0.0060922	0.072554	0.075026	-0.0024724	0.075628	-0.0030747	0.28212	0.30436	-0.022241	0.30886	-0.026741	0.28337	0.29848	-0.015116	0.30149	-0.018127	0.28465	0.29234	-0.0076913	0.29387	-0.0092203	0.49533	0.52216	-0.026833	0.52746	-0.03213	0.49682	0.51518	-0.018366	0.51873	-0.021916	0.49837	0.50778	-0.009415	0.50959	-0.011225
88	8028456	0.071651	0.078961	-0.0073092	0.08066	-0.0090087	0.072091	0.077075	-0.0049838	0.078176	-0.0060853	0.072542	0.075051	-0.0025091	0.075613	-0.003071	0.28201	0.30398	-0.021966	0.30873	-0.026713	0.2833	0.29827	-0.014975	0.30141	-0.018111	0.28461	0.29226	-0.0076493	0.29383	-0.0092131	0.4952	0.52185	-0.026649	0.52731	-0.032104	0.49673	0.51503	-0.018302	0.51864	-0.021903	0.49832	0.50766	-0.0093351	0.50954	-0.011216
89	8082773	0.071617	0.078955	-0.0073385	0.080615	-0.0089987	0.072068	0.076986	-0.0049181	0.078145	-0.0060773	0.07253	0.075099	-0.0025688	0.075599	-0.0030697	0.28191	0.30382	-0.021911	0.3086	-0.026688	0.28323	0.29808	-0.014859	0.30132	-0.018094	0.28458	0.29216	-0.007586	0.29378	-0.0092054	0.49508	0.52166	-0.026587	0.52716	-0.032082	0.49665	0.51466	-0.018015	0.51853	-0.021884	0.49828	0.50751	-0.009232	0.50949	-0.011207
90	8135960	0.071582	0.078847	-0.0072653	0.08057	-0.0089879	0.072044	0.077029	-0.0049856	0.078116	-0.0060724	0.072518	0.075062	-0.0025443	0.075586	-0.003068	0.2818	0.30371	-0.021911	0.30847	-0.026667	0.28315	0.29801	-0.014856	0.30123	-0.01808	0.28454	0.29204	-0.0075023	0.29374	-0.0091965	0.49495	0.52128	-0.026329	0.52701	-0.032057	0.49656	0.51476	-0.018196	0.51843	-0.021874	0.49824	0.50749	-0.0092573	0.50944	-0.0112
91	8188014	0.071546	0.078815	-0.0072688	0.080525	-0.0089788	0.07202	0.076963	-0.0049437	0.078087	-0.0060673	0.072505	0.075037	-0.002532	0.075572	-0.0030664	0.2817	0.30324	-0.021544	0.30834	-0.02664	0.28308	0.29786	-0.014782	0.30115	-0.018067	0.28451	0.29199	-0.0074799	0.29369	-0.0091885	0.49482	0.52114	-0.026315	0.52686	-0.032036	0.49647	0.51447	-0.017996	0.51833	-0.021861	0.49819	0.50742	-0.0092271	0.50938	-0.011194
92	8238932	0.071511	0.078735	-0.0072247	0.080481	-0.0089699	0.071996	0.076908	-0.0049121	0.078058	-0.0060621	0.072493	0.075027	-0.002534	0.075558	-0.0030653	0.28159	0.30316	-0.021564	0.30821	-0.026617	0.28301	0.2977	-0.014689	0.30106	-0.018053	0.28447	0.29186	-0.0073878	0.29365	-0.0091791	0.49469	0.52089	-0.026198	0.52671	-0.032016	0.49639	0.51408	-0.017695	0.51823	-0.021842	0.49815	0.50717	-0.0090272	0.50933	-0.011183
93	8288710	0.071475	0.078627	-0.0071518	0.080435	-0.0089602	0.071972	0.076782	-0.0048102	0.078027	-0.0060549	0.07248	0.074959	-0.0024785	0.075544	-0.003063	0.28149	0.30291	-0.021429	0.30808	-0.026594	0.28294	0.29755	-0.014612	0.30098	-0.01804	0.28443	0.29186	-0.0074272	0.29361	-0.0091724	0.49456	0.52062	-0.026056	0.52656	-0.031997	0.4963	0.51404	-0.01774	0.51813	-0.021828	0.4981	0.50715	-0.0090523	0.50928	-0.011175
94	8337348	0.071439	0.078625	-0.0071854	0.080392	-0.0089529	0.071947	0.076853	-0.0049056	0.077998	-0.0060514	0.072468	0.07487	-0.0024018	0.075527	-0.003059	0.28138	0.30271	-0.021328	0.30795	-0.026573	0.28286	0.29735	-0.014486	0.30089	-0.018026	0.2844	0.29186	-0.0074631	0.29356	-0.009168	0.49443	0.52049	-0.026054	0.52642	-0.031983	0.49621	0.51384	-0.017627	0.51802	-0.021814	0.49806	0.50704	-0.0089803	0.50922	-0.011166
95	8384842	0.071403	0.078501	-0.0070977	0.080348	-0.0089445	0.071923	0.076726	-0.0048039	0.077968	-0.0060459	0.072456	0.074912	-0.0024557	0.075513	-0.003057	0.28127	0.30256	-0.02129	0.30782	-0.026554	0.28279	0.29723	-0.014441	0.3008	-0.018013	0.28436	0.29172	-0.0073616	0.29352	-0.009162	0.4943	0.52017	-0.025869	0.52627	-0.031967	0.49612	0.51372	-0.017598	0.51792	-0.021802	0.49801	0.50694	-0.0089298	0.50917	-0.011158
96	8431190	0.071367	0.078365	-0.0069975	0.080302	-0.0089345	0.071898	0.076712	-0.0048141	0.077939	-0.0060416	0.072444	0.074845	-0.0024015	0.075497	-0.0030539	0.28116	0.30228	-0.021116	0.3077	-0.026534	0.28272	0.29703	-0.014312	0.30072	-0.018	0.28432	0.29178	-0.0074613	0.29348	-0.0091602	0.49417	0.51991	-0.025738	0.52612	-0.031952	0.49603	0.51344	-0.017408	0.51782	-0.021788	0.49797	0.50693	-0.0089692	0.50912	-0.011153
97	8476390	0.071331	0.07837	-0.0070388	0.080258	-0.0089272	0.071873	0.076669	-0.0047955	0.077911	-0.0060376	0.072431	0.074852	-0.0024209	0.075483	-0.0030518	0.28105	0.30204	-0.020987	0.30757	-0.026515	0.28264	0.29685	-0.014209	0.30063	-0.017985	0.28428	0.29151	-0.0072263	0.29344	-0.0091529	0.49404	0.51956	-0.025528	0.52597	-0.031936	0.49594	0.51349	-0.01755	0.51772	-0.02178	0.49792	0.50679	-0.0088746	0.50906	-0.011146
98	8520441	0.071294	0.078289	-0.0069951	0.080214	-0.0089199	0.071848	0.076585	-0.0047364	0.077881	-0.0060328	0.072419	0.074792	-0.0023735	0.075467	-0.0030488	0.28094	0.30195	-0.021004	0.30744	-0.026499	0.28257	0.29675	-0.014181	0.30054	-0.017973	0.28424	0.29154	-0.0073003	0.29339	-0.0091489	0.4939	0.51918	-0.025277	0.52582	-0.031917	0.49585	0.51332	-0.017475	0.51762	-0.021774	0.49787	0.50664	-0.0087667	0.50901	-0.011138
99	8563342	0.071257	0.078198	-0.0069406	0.08017	-0.0089124	0.071824	0.076475	-0.0046511	0.07785	-0.0060266	0.072406	0.074786	-0.0023796	0.075452	-0.0030464	0.28083	0.30162	-0.020787	0.30732	-0.026482	0.28249	0.2967	-0.014209	0.30046	-0.017964	0.28421	0.29138	-0.0071718	0.29335	-0.0091427	0.49377	0.519	-0.025226	0.52567	-0.031901	0.49576	0.51294	-0.017187	0.51752	-0.021762	0.49783	0.50666	-0.0088332	0.50896	-0.011133
100	8605092	0.071221	0.078073	-0.0068525	0.080125	-0.0089039	0.071799	0.076461	-0.0046621	0.07782	-0.0060216	0.072393	0.074771	-0.0023773	0.075438	-0.0030444	0.28072	0.3013	-0.020575	0.30719	-0.026462	0.28242	0.29657	-0.014147	0.30037	-0.017956	0.28417	0.2914	-0.0072356	0.29331	-0.0091395	0.49364	0.5188	-0.025159	0.52552	-0.031887	0.49567	0.51279	-0.017127	0.51742	-0.021752	0.49778	0.50658	-0.0088024	0.50891	-0.011129
101	8645690	0.071184	0.07804	-0.0068559	0.08008	-0.0088967	0.071773	0.07644	-0.0046667	0.077791	-0.0060175	0.07238	0.074822	-0.0024416	0.075425	-0.0030446	0.28061	0.30126	-0.020646	0.30706	-0.026448	0.28234	0.29643	-0.014083	0.30029	-0.017948	0.28413	0.29127	-0.007137	0.29326	-0.0091347	0.4935	0.51858	-0.025082	0.52538	-0.031875	0.49557	0.5128	-0.017226	0.51732	-0.021747	0.49773	0.50651	-0.0087739	0.50886	-0.011125
102	8685135	0.071147	0.077943	-0.0067966	0.080036	-0.0088892	0.071748	0.076442	-0.0046942	0.077763	-0.006015	0.072367	0.074707	-0.0023397	0.07541	-0.0030424	0.2805	0.30102	-0.02052	0.30693	-0.026434	0.28227	0.29622	-0.013957	0.30021	-0.01794	0.28409	0.29126	-0.0071724	0.29322	-0.0091321	0.49336	0.51835	-0.024984	0.52523	-0.031865	0.49548	0.51242	-0.016938	0.51722	-0.021737	0.49768	0.50643	-0.0087421	0.50881	-0.011122
103	8723428	0.071109	0.077938	-0.0068285	0.079993	-0.0088838	0.071722	0.07636	-0.0046376	0.077734	-0.0060117	0.072354	0.074716	-0.002362	0.075396	-0.0030412	0.28039	0.30081	-0.020425	0.30681	-0.026421	0.28219	0.29604	-0.013846	0.30012	-0.01793	0.28405	0.29112	-0.0070695	0.29318	-0.0091279	0.49323	0.5181	-0.024877	0.52508	-0.031856	0.49539	0.51222	-0.016831	0.51711	-0.021727	0.49764	0.50628	-0.0086423	0.50875	-0.011118
104	8760568	0.071072	0.077813	-0.0067411	0.079949	-0.0088773	0.071697	0.076275	-0.0045783	0.077705	-0.0060078	0.072341	0.074691	-0.0023493	0.075381	-0.00304	0.28027	0.30055	-0.02027	0.30668	-0.026407	0.28211	0.29587	-0.013761	0.30004	-0.017921	0.28401	0.29112	-0.0071129	0.29314	-0.009126	0.49309	0.51791	-0.024818	0.52494	-0.031849	0.49529	0.51221	-0.016921	0.51702	-0.021723	0.49759	0.5064	-0.0088149	0.50871	-0.011119
105	8796555	0.071034	0.077702	-0.0066682	0.079904	-0.0088701	0.071671	0.076267	-0.0045964	0.077676	-0.006005	0.072328	0.074662	-0.0023343	0.075367	-0.0030388	0.28016	0.30034	-0.020178	0.30656	-0.026394	0.28204	0.29574	-0.0137	0.29995	-0.017913	0.28397	0.29106	-0.0070843	0.2931	-0.0091245	0.49295	0.51753	-0.024583	0.52479	-0.03184	0.4952	0.51186	-0.016657	0.51691	-0.021714	0.49754	0.50606	-0.0085229	0.50865	-0.011115
106	8831390	0.070996	0.077642	-0.0066459	0.07986	-0.0088635	0.071645	0.076204	-0.004559	0.077647	-0.0060021	0.072315	0.07467	-0.0023553	0.075353	-0.0030386	0.28005	0.30006	-0.020011	0.30643	-0.026381	0.28196	0.29563	-0.013671	0.29987	-0.017906	0.28393	0.29093	-0.0070018	0.29305	-0.0091219	0.49281	0.51735	-0.024536	0.52465	-0.031834	0.49511	0.51167	-0.01656	0.51681	-0.021705	0.49749	0.50599	-0.0085032	0.5086	-0.011111
107	8865074	0.070958	0.077624	-0.0066663	0.079817	-0.0088587	0.071619	0.076145	-0.0045255	0.077618	-0.0059991	0.072301	0.074633	-0.0023319	0.07534	-0.003038	0.27993	0.29995	-0.020018	0.3063	-0.026371	0.28188	0.29545	-0.013571	0.29978	-0.017899	0.28389	0.29099	-0.0070989	0.29301	-0.0091228	0.49267	0.51704	-0.024366	0.5245	-0.031827	0.49501	0.51161	-0.016597	0.51671	-0.0217	0.49744	0.50598	-0.0085354	0.50855	-0.011109
108	8897608	0.07092	0.077529	-0.0066094	0.079774	-0.0088535	0.071593	0.076091	-0.0044974	0.077589	-0.0059961	0.072288	0.074593	-0.0023053	0.075325	-0.0030372	0.27982	0.29964	-0.019826	0.30618	-0.026359	0.2818	0.29531	-0.013502	0.2997	-0.017892	0.28385	0.29078	-0.0069337	0.29297	-0.0091206	0.49253	0.5168	-0.024265	0.52435	-0.031821	0.49491	0.51142	-0.016507	0.51661	-0.021695	0.49739	0.50592	-0.0085291	0.5085	-0.011109
109	8928993	0.070882	0.077413	-0.0065312	0.079729	-0.0088475	0.071567	0.076041	-0.0044736	0.07756	-0.0059933	0.072275	0.074539	-0.0022645	0.075311	-0.0030358	0.2797	0.2996	-0.019901	0.30606	-0.026352	0.28172	0.29524	-0.013515	0.29961	-0.017887	0.28381	0.2908	-0.0069919	0.29293	-0.0091209	0.49239	0.51657	-0.02418	0.52421	-0.031817	0.49482	0.51127	-0.016456	0.51651	-0.021691	0.49734	0.50583	-0.0084868	0.50845	-0.011108
110	8959230	0.070843	0.077382	-0.0065388	0.079686	-0.0088429	0.071541	0.075951	-0.0044095	0.077531	-0.0059897	0.072261	0.074547	-0.0022855	0.075297	-0.0030352	0.27959	0.29924	-0.01965	0.30593	-0.026343	0.28165	0.29501	-0.013365	0.29953	-0.017882	0.28377	0.29061	-0.0068447	0.29289	-0.0091186	0.49225	0.51626	-0.02401	0.52406	-0.031812	0.49472	0.51108	-0.016355	0.51641	-0.021688	0.49729	0.50581	-0.0085122	0.5084	-0.01111
