## Supplementary Data: A zip file containing the simulation executable, the source code, R scripts, batch files, and simulation results. for "Age-related late-onset disease heritability patterns and implications for genome-wide association studies": CasesMultipleSameAgeCohortStatisticalPower.csv

age	X1	X2	X3	X4	X5	X6	X7	X8	X9
44	1.000e+00	1.000e+00	1.000e+00	1.000e+00	1.000e+00	1.000e+00	1.000e+00	1.000e+00	1.000e+00
45	1.018e+00	1.017e+00	1.013e+00	1.017e+00	1.016e+00	1.014e+00	1.017e+00	1.016e+00	1.016e+00
46	1.036e+00	1.035e+00	1.026e+00	1.034e+00	1.032e+00	1.029e+00	1.035e+00	1.032e+00	1.032e+00
47	1.055e+00	1.054e+00	1.040e+00	1.052e+00	1.048e+00	1.045e+00	1.053e+00	1.049e+00	1.049e+00
48	1.074e+00	1.073e+00	1.055e+00	1.070e+00	1.066e+00	1.061e+00	1.071e+00	1.067e+00	1.066e+00
49	1.094e+00	1.093e+00	1.071e+00	1.089e+00	1.084e+00	1.078e+00	1.090e+00	1.085e+00	1.084e+00
50	1.114e+00	1.114e+00	1.088e+00	1.108e+00	1.103e+00	1.095e+00	1.109e+00	1.104e+00	1.102e+00
51	1.135e+00	1.135e+00	1.105e+00	1.128e+00	1.122e+00	1.112e+00	1.129e+00	1.123e+00	1.121e+00
52	1.156e+00	1.157e+00	1.123e+00	1.149e+00	1.142e+00	1.131e+00	1.149e+00	1.143e+00	1.140e+00
53	1.178e+00	1.181e+00	1.143e+00	1.170e+00	1.164e+00	1.150e+00	1.169e+00	1.163e+00	1.160e+00
54	1.201e+00	1.205e+00	1.164e+00	1.192e+00	1.186e+00	1.170e+00	1.191e+00	1.185e+00	1.180e+00
55	1.224e+00	1.230e+00	1.185e+00	1.214e+00	1.208e+00	1.190e+00	1.212e+00	1.206e+00	1.201e+00
56	1.248e+00	1.256e+00	1.208e+00	1.238e+00	1.232e+00	1.212e+00	1.234e+00	1.229e+00	1.223e+00
57	1.273e+00	1.284e+00	1.233e+00	1.262e+00	1.258e+00	1.234e+00	1.257e+00	1.253e+00	1.245e+00
58	1.298e+00	1.312e+00	1.257e+00	1.287e+00	1.284e+00	1.258e+00	1.281e+00	1.278e+00	1.268e+00
59	1.325e+00	1.340e+00	1.283e+00	1.313e+00	1.310e+00	1.282e+00	1.305e+00	1.302e+00	1.292e+00
60	1.353e+00	1.370e+00	1.310e+00	1.340e+00	1.337e+00	1.307e+00	1.330e+00	1.328e+00	1.317e+00
61	1.382e+00	1.400e+00	1.337e+00	1.368e+00	1.365e+00	1.334e+00	1.356e+00	1.354e+00	1.343e+00
62	1.411e+00	1.431e+00	1.365e+00	1.396e+00	1.392e+00	1.360e+00	1.382e+00	1.380e+00	1.368e+00
63	1.441e+00	1.461e+00	1.392e+00	1.425e+00	1.420e+00	1.387e+00	1.409e+00	1.406e+00	1.394e+00
64	1.472e+00	1.493e+00	1.420e+00	1.455e+00	1.448e+00	1.415e+00	1.436e+00	1.433e+00	1.421e+00
65	1.503e+00	1.525e+00	1.448e+00	1.484e+00	1.476e+00	1.442e+00	1.463e+00	1.460e+00	1.448e+00
66	1.534e+00	1.556e+00	1.476e+00	1.514e+00	1.505e+00	1.470e+00	1.490e+00	1.488e+00	1.474e+00
67	1.566e+00	1.588e+00	1.506e+00	1.545e+00	1.533e+00	1.498e+00	1.518e+00	1.516e+00	1.501e+00
68	1.599e+00	1.619e+00	1.535e+00	1.575e+00	1.562e+00	1.527e+00	1.546e+00	1.544e+00	1.528e+00
69	1.631e+00	1.651e+00	1.564e+00	1.606e+00	1.590e+00	1.555e+00	1.574e+00	1.572e+00	1.555e+00
70	1.663e+00	1.682e+00	1.593e+00	1.636e+00	1.618e+00	1.583e+00	1.602e+00	1.600e+00	1.582e+00
71	1.696e+00	1.713e+00	1.622e+00	1.666e+00	1.647e+00	1.611e+00	1.630e+00	1.628e+00	1.609e+00
72	1.729e+00	1.744e+00	1.651e+00	1.696e+00	1.674e+00	1.639e+00	1.657e+00	1.656e+00	1.636e+00
73	1.761e+00	1.774e+00	1.679e+00	1.725e+00	1.702e+00	1.667e+00	1.684e+00	1.683e+00	1.663e+00
74	1.794e+00	1.804e+00	1.708e+00	1.755e+00	1.730e+00	1.695e+00	1.711e+00	1.710e+00	1.690e+00
75	1.826e+00	1.834e+00	1.736e+00	1.783e+00	1.758e+00	1.722e+00	1.738e+00	1.736e+00	1.717e+00
76	1.857e+00	1.863e+00	1.763e+00	1.811e+00	1.784e+00	1.748e+00	1.763e+00	1.762e+00	1.743e+00
77	1.888e+00	1.891e+00	1.789e+00	1.838e+00	1.811e+00	1.773e+00	1.787e+00	1.787e+00	1.768e+00
78	1.918e+00	1.918e+00	1.815e+00	1.865e+00	1.836e+00	1.798e+00	1.811e+00	1.811e+00	1.793e+00
79	1.947e+00	1.944e+00	1.839e+00	1.891e+00	1.861e+00	1.822e+00	1.834e+00	1.835e+00	1.817e+00
80	1.974e+00	1.969e+00	1.863e+00	1.915e+00	1.884e+00	1.844e+00	1.855e+00	1.857e+00	1.840e+00
81	2.001e+00	1.993e+00	1.886e+00	1.939e+00	1.907e+00	1.865e+00	1.876e+00	1.878e+00	1.861e+00
82	2.027e+00	2.016e+00	1.907e+00	1.962e+00	1.929e+00	1.884e+00	1.896e+00	1.898e+00	1.882e+00
83	2.051e+00	2.038e+00	1.927e+00	1.983e+00	1.949e+00	1.902e+00	1.914e+00	1.917e+00	1.900e+00
84	2.074e+00	2.059e+00	1.946e+00	2.004e+00	1.968e+00	1.919e+00	1.931e+00	1.934e+00	1.918e+00
85	2.097e+00	2.079e+00	1.965e+00	2.023e+00	1.986e+00	1.935e+00	1.947e+00	1.951e+00	1.934e+00
86	2.116e+00	2.097e+00	1.980e+00	2.041e+00	2.002e+00	1.949e+00	1.961e+00	1.965e+00	1.949e+00
87	2.135e+00	2.114e+00	1.993e+00	2.057e+00	2.016e+00	1.961e+00	1.973e+00	1.977e+00	1.961e+00
88	2.152e+00	2.130e+00	2.004e+00	2.072e+00	2.029e+00	1.972e+00	1.985e+00	1.989e+00	1.973e+00
89	2.166e+00	2.144e+00	2.013e+00	2.084e+00	2.040e+00	1.981e+00	1.993e+00	1.998e+00	1.982e+00
90	2.177e+00	2.154e+00	2.018e+00	2.093e+00	2.047e+00	1.988e+00	1.999e+00	2.004e+00	1.987e+00
91	2.183e+00	2.162e+00	2.021e+00	2.098e+00	2.052e+00	1.991e+00	2.002e+00	2.007e+00	1.989e+00
92	2.188e+00	2.167e+00	2.021e+00	2.101e+00	2.054e+00	1.992e+00	2.002e+00	2.008e+00	1.988e+00
93	2.188e+00	2.170e+00	2.018e+00	2.101e+00	2.053e+00	1.991e+00	1.999e+00	2.006e+00	1.984e+00
94	2.186e+00	2.169e+00	2.012e+00	2.097e+00	2.049e+00	1.987e+00	1.994e+00	2.002e+00	1.977e+00
95	2.181e+00	2.166e+00	2.004e+00	2.091e+00	2.043e+00	1.981e+00	1.987e+00	1.995e+00	1.967e+00
96	2.172e+00	2.160e+00	1.993e+00	2.082e+00	2.035e+00	1.972e+00	1.977e+00	1.986e+00	1.954e+00
97	2.161e+00	2.152e+00	1.980e+00	2.071e+00	2.024e+00	1.961e+00	1.964e+00	1.974e+00	1.938e+00
98	2.146e+00	2.140e+00	1.964e+00	2.056e+00	2.010e+00	1.948e+00	1.949e+00	1.960e+00	1.920e+00
99	2.128e+00	2.126e+00	1.945e+00	2.038e+00	1.993e+00	1.932e+00	1.931e+00	1.943e+00	1.899e+00
100	2.108e+00	2.109e+00	1.925e+00	2.018e+00	1.974e+00	1.915e+00	1.912e+00	1.924e+00	1.875e+00
