## Supplementary Data: A zip file containing the simulation executable, the source code, R scripts, batch files, and simulation results. for "Age-related late-onset disease heritability patterns and implications for genome-wide association studies": CasesMultipleYoungOldCohortStatisticalPower.csv

age	X1	X2	X3	X4	X5	X6	X7	X8	X9
44	1.000e+00	1.000e+00	1.000e+00	1.000e+00	1.000e+00	1.000e+00	1.000e+00	1.000e+00	1.000e+00
45	9.993e-01	9.993e-01	9.993e-01	9.994e-01	9.993e-01	9.993e-01	9.994e-01	9.993e-01	9.994e-01
46	9.983e-01	9.983e-01	9.983e-01	9.984e-01	9.983e-01	9.983e-01	9.985e-01	9.983e-01	9.984e-01
47	9.969e-01	9.969e-01	9.969e-01	9.970e-01	9.968e-01	9.969e-01	9.971e-01	9.969e-01	9.970e-01
48	9.952e-01	9.952e-01	9.951e-01	9.953e-01	9.951e-01	9.952e-01	9.954e-01	9.952e-01	9.953e-01
49	9.931e-01	9.931e-01	9.931e-01	9.932e-01	9.930e-01	9.931e-01	9.934e-01	9.931e-01	9.932e-01
50	9.907e-01	9.907e-01	9.906e-01	9.908e-01	9.906e-01	9.907e-01	9.910e-01	9.907e-01	9.908e-01
51	9.879e-01	9.879e-01	9.877e-01	9.880e-01	9.877e-01	9.878e-01	9.882e-01	9.878e-01	9.880e-01
52	9.849e-01	9.848e-01	9.846e-01	9.850e-01	9.846e-01	9.847e-01	9.851e-01	9.847e-01	9.849e-01
53	9.814e-01	9.814e-01	9.811e-01	9.815e-01	9.812e-01	9.812e-01	9.816e-01	9.812e-01	9.813e-01
54	9.777e-01	9.776e-01	9.773e-01	9.777e-01	9.774e-01	9.774e-01	9.778e-01	9.774e-01	9.775e-01
55	9.735e-01	9.735e-01	9.731e-01	9.736e-01	9.733e-01	9.731e-01	9.736e-01	9.732e-01	9.733e-01
56	9.691e-01	9.692e-01	9.686e-01	9.691e-01	9.688e-01	9.687e-01	9.691e-01	9.687e-01	9.688e-01
57	9.645e-01	9.646e-01	9.640e-01	9.646e-01	9.642e-01	9.641e-01	9.645e-01	9.642e-01	9.641e-01
58	9.594e-01	9.596e-01	9.588e-01	9.594e-01	9.592e-01	9.589e-01	9.593e-01	9.590e-01	9.590e-01
59	9.540e-01	9.541e-01	9.533e-01	9.540e-01	9.537e-01	9.534e-01	9.538e-01	9.535e-01	9.533e-01
60	9.483e-01	9.486e-01	9.476e-01	9.483e-01	9.480e-01	9.477e-01	9.480e-01	9.478e-01	9.476e-01
61	9.422e-01	9.425e-01	9.415e-01	9.422e-01	9.419e-01	9.415e-01	9.419e-01	9.416e-01	9.413e-01
62	9.357e-01	9.359e-01	9.347e-01	9.356e-01	9.352e-01	9.347e-01	9.351e-01	9.349e-01	9.344e-01
63	9.286e-01	9.289e-01	9.274e-01	9.284e-01	9.281e-01	9.275e-01	9.279e-01	9.277e-01	9.272e-01
64	9.213e-01	9.215e-01	9.200e-01	9.211e-01	9.206e-01	9.199e-01	9.203e-01	9.202e-01	9.197e-01
65	9.134e-01	9.137e-01	9.119e-01	9.132e-01	9.127e-01	9.118e-01	9.123e-01	9.121e-01	9.115e-01
66	9.051e-01	9.053e-01	9.034e-01	9.047e-01	9.042e-01	9.032e-01	9.037e-01	9.036e-01	9.029e-01
67	8.964e-01	8.966e-01	8.945e-01	8.960e-01	8.953e-01	8.943e-01	8.949e-01	8.947e-01	8.939e-01
68	8.874e-01	8.875e-01	8.852e-01	8.868e-01	8.861e-01	8.849e-01	8.856e-01	8.854e-01	8.845e-01
69	8.779e-01	8.780e-01	8.755e-01	8.772e-01	8.764e-01	8.751e-01	8.759e-01	8.757e-01	8.746e-01
70	8.680e-01	8.680e-01	8.653e-01	8.671e-01	8.662e-01	8.648e-01	8.656e-01	8.655e-01	8.643e-01
71	8.578e-01	8.577e-01	8.548e-01	8.567e-01	8.558e-01	8.543e-01	8.551e-01	8.549e-01	8.537e-01
72	8.473e-01	8.470e-01	8.439e-01	8.460e-01	8.450e-01	8.434e-01	8.442e-01	8.441e-01	8.427e-01
73	8.364e-01	8.361e-01	8.328e-01	8.348e-01	8.338e-01	8.321e-01	8.329e-01	8.328e-01	8.314e-01
74	8.253e-01	8.248e-01	8.212e-01	8.234e-01	8.223e-01	8.205e-01	8.214e-01	8.212e-01	8.199e-01
75	8.138e-01	8.132e-01	8.095e-01	8.117e-01	8.105e-01	8.088e-01	8.096e-01	8.093e-01	8.080e-01
76	8.023e-01	8.016e-01	7.976e-01	7.998e-01	7.986e-01	7.968e-01	7.975e-01	7.973e-01	7.960e-01
77	7.904e-01	7.896e-01	7.855e-01	7.877e-01	7.863e-01	7.846e-01	7.853e-01	7.850e-01	7.837e-01
78	7.784e-01	7.775e-01	7.730e-01	7.753e-01	7.739e-01	7.722e-01	7.727e-01	7.725e-01	7.712e-01
79	7.664e-01	7.652e-01	7.606e-01	7.630e-01	7.614e-01	7.597e-01	7.602e-01	7.599e-01	7.587e-01
80	7.542e-01	7.529e-01	7.480e-01	7.505e-01	7.489e-01	7.471e-01	7.475e-01	7.473e-01	7.461e-01
81	7.418e-01	7.405e-01	7.354e-01	7.379e-01	7.362e-01	7.343e-01	7.347e-01	7.344e-01	7.333e-01
82	7.295e-01	7.280e-01	7.226e-01	7.253e-01	7.234e-01	7.215e-01	7.219e-01	7.215e-01	7.205e-01
83	7.174e-01	7.158e-01	7.100e-01	7.129e-01	7.109e-01	7.089e-01	7.093e-01	7.089e-01	7.079e-01
84	7.053e-01	7.035e-01	6.974e-01	7.006e-01	6.984e-01	6.963e-01	6.967e-01	6.963e-01	6.954e-01
85	6.931e-01	6.912e-01	6.848e-01	6.882e-01	6.859e-01	6.836e-01	6.841e-01	6.837e-01	6.827e-01
86	6.813e-01	6.793e-01	6.724e-01	6.761e-01	6.737e-01	6.712e-01	6.717e-01	6.712e-01	6.704e-01
87	6.696e-01	6.676e-01	6.601e-01	6.643e-01	6.618e-01	6.591e-01	6.595e-01	6.591e-01	6.582e-01
88	6.581e-01	6.560e-01	6.478e-01	6.525e-01	6.499e-01	6.471e-01	6.475e-01	6.470e-01	6.462e-01
89	6.467e-01	6.447e-01	6.358e-01	6.409e-01	6.382e-01	6.353e-01	6.355e-01	6.351e-01	6.343e-01
90	6.354e-01	6.336e-01	6.239e-01	6.295e-01	6.268e-01	6.238e-01	6.238e-01	6.235e-01	6.226e-01
91	6.245e-01	6.227e-01	6.122e-01	6.183e-01	6.157e-01	6.125e-01	6.124e-01	6.120e-01	6.110e-01
92	6.137e-01	6.121e-01	6.007e-01	6.072e-01	6.048e-01	6.014e-01	6.011e-01	6.008e-01	5.997e-01
93	6.030e-01	6.017e-01	5.894e-01	5.964e-01	5.941e-01	5.905e-01	5.899e-01	5.897e-01	5.885e-01
94	5.925e-01	5.915e-01	5.783e-01	5.857e-01	5.836e-01	5.798e-01	5.790e-01	5.788e-01	5.774e-01
95	5.822e-01	5.814e-01	5.673e-01	5.751e-01	5.732e-01	5.693e-01	5.683e-01	5.681e-01	5.665e-01
96	5.720e-01	5.715e-01	5.565e-01	5.648e-01	5.631e-01	5.589e-01	5.577e-01	5.576e-01	5.558e-01
97	5.621e-01	5.619e-01	5.459e-01	5.546e-01	5.531e-01	5.488e-01	5.473e-01	5.473e-01	5.453e-01
98	5.523e-01	5.523e-01	5.354e-01	5.445e-01	5.434e-01	5.389e-01	5.371e-01	5.371e-01	5.348e-01
99	5.426e-01	5.430e-01	5.252e-01	5.347e-01	5.338e-01	5.291e-01	5.270e-01	5.272e-01	5.246e-01
100	5.331e-01	5.339e-01	5.151e-01	5.250e-01	5.244e-01	5.195e-01	5.171e-01	5.174e-01	5.145e-01
