## Supplementary Data: A zip file containing the simulation executable, the source code, R scripts, batch files, and simulation results. for "Age-related late-onset disease heritability patterns and implications for genome-wide association studies": CasesNeededCohortStatisticalPower.csv

age	X1	X2	X3	X4	X5	X6	X7	X8	X9
44	7.378e+05	1.774e+06	8.050e+06	8.542e+04	2.053e+05	8.791e+05	5.972e+04	1.413e+05	5.926e+05
45	7.513e+05	1.791e+06	7.981e+06	8.685e+04	2.082e+05	8.968e+05	6.077e+04	1.435e+05	6.029e+05
46	7.689e+05	1.810e+06	8.133e+06	8.820e+04	2.119e+05	9.117e+05	6.196e+04	1.459e+05	6.158e+05
47	7.853e+05	1.852e+06	8.250e+06	8.977e+04	2.145e+05	9.203e+05	6.308e+04	1.477e+05	6.289e+05
48	7.977e+05	1.891e+06	8.401e+06	9.140e+04	2.166e+05	9.354e+05	6.412e+04	1.499e+05	6.369e+05
49	8.144e+05	1.916e+06	8.457e+06	9.302e+04	2.202e+05	9.502e+05	6.530e+04	1.521e+05	6.441e+05
50	8.256e+05	1.945e+06	8.636e+06	9.469e+04	2.242e+05	9.645e+05	6.649e+04	1.551e+05	6.540e+05
51	8.420e+05	1.987e+06	8.664e+06	9.636e+04	2.288e+05	9.835e+05	6.763e+04	1.579e+05	6.691e+05
52	8.565e+05	2.027e+06	8.816e+06	9.811e+04	2.330e+05	9.979e+05	6.875e+04	1.605e+05	6.798e+05
53	8.701e+05	2.075e+06	9.091e+06	9.983e+04	2.378e+05	1.014e+06	6.991e+04	1.637e+05	6.870e+05
54	8.863e+05	2.126e+06	9.251e+06	1.018e+05	2.428e+05	1.033e+06	7.103e+04	1.670e+05	6.996e+05
55	9.036e+05	2.169e+06	9.396e+06	1.036e+05	2.480e+05	1.052e+06	7.233e+04	1.701e+05	7.144e+05
56	9.231e+05	2.208e+06	9.608e+06	1.057e+05	2.526e+05	1.065e+06	7.376e+04	1.735e+05	7.273e+05
57	9.427e+05	2.251e+06	9.827e+06	1.076e+05	2.574e+05	1.082e+06	7.526e+04	1.766e+05	7.407e+05
58	9.631e+05	2.303e+06	1.000e+07	1.098e+05	2.625e+05	1.105e+06	7.663e+04	1.804e+05	7.554e+05
59	9.817e+05	2.357e+06	1.015e+07	1.120e+05	2.676e+05	1.129e+06	7.806e+04	1.837e+05	7.700e+05
60	1.003e+06	2.414e+06	1.036e+07	1.144e+05	2.735e+05	1.155e+06	7.950e+04	1.870e+05	7.845e+05
61	1.025e+06	2.466e+06	1.064e+07	1.168e+05	2.791e+05	1.177e+06	8.113e+04	1.908e+05	7.985e+05
62	1.047e+06	2.517e+06	1.079e+07	1.193e+05	2.849e+05	1.202e+06	8.278e+04	1.943e+05	8.138e+05
63	1.068e+06	2.571e+06	1.107e+07	1.218e+05	2.908e+05	1.225e+06	8.435e+04	1.982e+05	8.322e+05
64	1.090e+06	2.626e+06	1.131e+07	1.242e+05	2.966e+05	1.248e+06	8.591e+04	2.018e+05	8.486e+05
65	1.114e+06	2.685e+06	1.153e+07	1.268e+05	3.024e+05	1.272e+06	8.756e+04	2.059e+05	8.635e+05
66	1.138e+06	2.742e+06	1.176e+07	1.295e+05	3.083e+05	1.297e+06	8.916e+04	2.097e+05	8.779e+05
67	1.160e+06	2.792e+06	1.192e+07	1.320e+05	3.139e+05	1.322e+06	9.081e+04	2.137e+05	8.927e+05
68	1.183e+06	2.847e+06	1.215e+07	1.344e+05	3.193e+05	1.346e+06	9.241e+04	2.176e+05	9.084e+05
69	1.208e+06	2.899e+06	1.241e+07	1.370e+05	3.249e+05	1.370e+06	9.411e+04	2.216e+05	9.247e+05
70	1.234e+06	2.960e+06	1.261e+07	1.398e+05	3.306e+05	1.395e+06	9.580e+04	2.253e+05	9.406e+05
71	1.258e+06	3.018e+06	1.286e+07	1.423e+05	3.363e+05	1.419e+06	9.752e+04	2.294e+05	9.583e+05
72	1.281e+06	3.071e+06	1.309e+07	1.448e+05	3.423e+05	1.446e+06	9.919e+04	2.333e+05	9.742e+05
73	1.304e+06	3.124e+06	1.333e+07	1.474e+05	3.479e+05	1.474e+06	1.009e+05	2.371e+05	9.924e+05
74	1.329e+06	3.172e+06	1.359e+07	1.498e+05	3.539e+05	1.497e+06	1.025e+05	2.410e+05	1.007e+06
75	1.352e+06	3.220e+06	1.385e+07	1.523e+05	3.597e+05	1.519e+06	1.041e+05	2.448e+05	1.020e+06
76	1.376e+06	3.272e+06	1.403e+07	1.548e+05	3.653e+05	1.544e+06	1.055e+05	2.486e+05	1.036e+06
77	1.399e+06	3.323e+06	1.420e+07	1.572e+05	3.706e+05	1.566e+06	1.070e+05	2.519e+05	1.052e+06
78	1.422e+06	3.372e+06	1.440e+07	1.594e+05	3.759e+05	1.584e+06	1.084e+05	2.551e+05	1.070e+06
79	1.444e+06	3.420e+06	1.456e+07	1.614e+05	3.809e+05	1.605e+06	1.097e+05	2.585e+05	1.082e+06
80	1.465e+06	3.472e+06	1.476e+07	1.635e+05	3.855e+05	1.625e+06	1.110e+05	2.619e+05	1.096e+06
81	1.483e+06	3.519e+06	1.493e+07	1.656e+05	3.907e+05	1.642e+06	1.122e+05	2.646e+05	1.109e+06
82	1.501e+06	3.550e+06	1.511e+07	1.674e+05	3.951e+05	1.662e+06	1.134e+05	2.673e+05	1.120e+06
83	1.519e+06	3.582e+06	1.531e+07	1.693e+05	3.990e+05	1.678e+06	1.143e+05	2.697e+05	1.133e+06
84	1.536e+06	3.617e+06	1.547e+07	1.709e+05	4.023e+05	1.691e+06	1.154e+05	2.725e+05	1.143e+06
85	1.552e+06	3.648e+06	1.557e+07	1.725e+05	4.056e+05	1.708e+06	1.164e+05	2.748e+05	1.150e+06
86	1.567e+06	3.682e+06	1.571e+07	1.741e+05	4.086e+05	1.723e+06	1.173e+05	2.769e+05	1.157e+06
87	1.579e+06	3.717e+06	1.583e+07	1.757e+05	4.117e+05	1.735e+06	1.182e+05	2.787e+05	1.167e+06
88	1.593e+06	3.741e+06	1.598e+07	1.769e+05	4.147e+05	1.736e+06	1.188e+05	2.805e+05	1.172e+06
89	1.601e+06	3.770e+06	1.601e+07	1.780e+05	4.173e+05	1.742e+06	1.192e+05	2.814e+05	1.178e+06
90	1.612e+06	3.787e+06	1.602e+07	1.789e+05	4.201e+05	1.745e+06	1.196e+05	2.822e+05	1.183e+06
91	1.621e+06	3.809e+06	1.610e+07	1.795e+05	4.207e+05	1.757e+06	1.200e+05	2.833e+05	1.183e+06
92	1.628e+06	3.820e+06	1.603e+07	1.799e+05	4.212e+05	1.764e+06	1.202e+05	2.833e+05	1.190e+06
93	1.634e+06	3.822e+06	1.610e+07	1.801e+05	4.206e+05	1.768e+06	1.203e+05	2.832e+05	1.189e+06
94	1.629e+06	3.843e+06	1.606e+07	1.802e+05	4.210e+05	1.758e+06	1.198e+05	2.832e+05	1.182e+06
95	1.631e+06	3.836e+06	1.588e+07	1.798e+05	4.206e+05	1.758e+06	1.193e+05	2.822e+05	1.181e+06
96	1.620e+06	3.830e+06	1.575e+07	1.789e+05	4.183e+05	1.750e+06	1.185e+05	2.808e+05	1.175e+06
97	1.599e+06	3.807e+06	1.572e+07	1.775e+05	4.145e+05	1.733e+06	1.177e+05	2.790e+05	1.159e+06
98	1.585e+06	3.791e+06	1.552e+07	1.756e+05	4.127e+05	1.727e+06	1.169e+05	2.761e+05	1.140e+06
99	1.573e+06	3.730e+06	1.538e+07	1.734e+05	4.063e+05	1.710e+06	1.154e+05	2.737e+05	1.123e+06
100	1.551e+06	3.650e+06	1.536e+07	1.707e+05	4.001e+05	1.667e+06	1.135e+05	2.694e+05	1.106e+06
