## Supplementary Data: A zip file containing the simulation executable, the source code, R scripts, batch files, and simulation results. for "Age-related late-onset disease heritability patterns and implications for genome-wide association studies": CasesNeededCumulativeStatisticalPower.csv

age	X1	X2	X3	X4	X5	X6	X7	X8	X9
40	6.746e+05	1.590e+06	8.507e+06	7.746e+04	1.820e+05	7.977e+05	5.476e+04	1.266e+05	5.377e+05
41	6.827e+05	1.606e+06	8.007e+06	7.876e+04	1.826e+05	8.072e+05	5.522e+04	1.290e+05	5.445e+05
42	6.909e+05	1.608e+06	7.699e+06	7.995e+04	1.886e+05	8.249e+05	5.605e+04	1.298e+05	5.568e+05
43	7.065e+05	1.658e+06	7.888e+06	8.140e+04	1.906e+05	8.379e+05	5.704e+04	1.330e+05	5.651e+05
44	7.150e+05	1.702e+06	7.931e+06	8.247e+04	1.946e+05	8.415e+05	5.767e+04	1.354e+05	5.751e+05
45	7.246e+05	1.742e+06	7.938e+06	8.392e+04	1.989e+05	8.356e+05	5.880e+04	1.378e+05	5.803e+05
46	7.335e+05	1.770e+06	8.024e+06	8.545e+04	2.037e+05	8.473e+05	5.985e+04	1.401e+05	5.905e+05
47	7.459e+05	1.797e+06	8.019e+06	8.680e+04	2.074e+05	8.704e+05	6.080e+04	1.426e+05	5.979e+05
48	7.565e+05	1.843e+06	8.086e+06	8.843e+04	2.103e+05	8.922e+05	6.185e+04	1.444e+05	6.068e+05
49	7.709e+05	1.881e+06	8.195e+06	9.001e+04	2.144e+05	9.060e+05	6.287e+04	1.470e+05	6.191e+05
50	7.912e+05	1.909e+06	8.337e+06	9.157e+04	2.181e+05	9.218e+05	6.393e+04	1.493e+05	6.311e+05
51	8.065e+05	1.940e+06	8.496e+06	9.319e+04	2.229e+05	9.351e+05	6.503e+04	1.520e+05	6.419e+05
52	8.231e+05	1.981e+06	8.665e+06	9.486e+04	2.269e+05	9.555e+05	6.623e+04	1.546e+05	6.515e+05
53	8.404e+05	2.010e+06	8.890e+06	9.656e+04	2.314e+05	9.674e+05	6.727e+04	1.577e+05	6.644e+05
54	8.584e+05	2.058e+06	9.161e+06	9.835e+04	2.355e+05	9.859e+05	6.856e+04	1.607e+05	6.755e+05
55	8.753e+05	2.104e+06	9.329e+06	1.002e+05	2.402e+05	1.006e+06	6.977e+04	1.637e+05	6.877e+05
56	8.932e+05	2.146e+06	9.465e+06	1.022e+05	2.447e+05	1.032e+06	7.110e+04	1.665e+05	6.998e+05
57	9.086e+05	2.189e+06	9.629e+06	1.043e+05	2.496e+05	1.052e+06	7.240e+04	1.697e+05	7.154e+05
58	9.260e+05	2.237e+06	9.880e+06	1.062e+05	2.545e+05	1.078e+06	7.376e+04	1.731e+05	7.298e+05
59	9.466e+05	2.280e+06	1.007e+07	1.084e+05	2.590e+05	1.095e+06	7.528e+04	1.762e+05	7.438e+05
60	9.680e+05	2.319e+06	1.027e+07	1.106e+05	2.642e+05	1.113e+06	7.674e+04	1.799e+05	7.574e+05
61	9.909e+05	2.367e+06	1.047e+07	1.129e+05	2.689e+05	1.134e+06	7.823e+04	1.829e+05	7.723e+05
62	1.013e+06	2.421e+06	1.068e+07	1.152e+05	2.741e+05	1.157e+06	7.977e+04	1.867e+05	7.878e+05
63	1.034e+06	2.469e+06	1.082e+07	1.175e+05	2.797e+05	1.180e+06	8.127e+04	1.904e+05	8.034e+05
64	1.057e+06	2.524e+06	1.104e+07	1.200e+05	2.855e+05	1.205e+06	8.289e+04	1.942e+05	8.184e+05
65	1.078e+06	2.571e+06	1.124e+07	1.225e+05	2.913e+05	1.227e+06	8.449e+04	1.979e+05	8.342e+05
66	1.100e+06	2.628e+06	1.153e+07	1.251e+05	2.973e+05	1.250e+06	8.620e+04	2.019e+05	8.514e+05
67	1.123e+06	2.686e+06	1.178e+07	1.276e+05	3.029e+05	1.274e+06	8.790e+04	2.057e+05	8.671e+05
68	1.147e+06	2.740e+06	1.196e+07	1.302e+05	3.089e+05	1.299e+06	8.957e+04	2.095e+05	8.836e+05
69	1.169e+06	2.802e+06	1.217e+07	1.327e+05	3.152e+05	1.325e+06	9.122e+04	2.133e+05	9.003e+05
70	1.192e+06	2.857e+06	1.238e+07	1.352e+05	3.208e+05	1.350e+06	9.292e+04	2.173e+05	9.150e+05
71	1.215e+06	2.912e+06	1.257e+07	1.378e+05	3.266e+05	1.379e+06	9.458e+04	2.213e+05	9.311e+05
72	1.238e+06	2.965e+06	1.279e+07	1.405e+05	3.325e+05	1.402e+06	9.629e+04	2.252e+05	9.477e+05
73	1.260e+06	3.020e+06	1.301e+07	1.430e+05	3.381e+05	1.425e+06	9.788e+04	2.289e+05	9.619e+05
74	1.285e+06	3.073e+06	1.325e+07	1.454e+05	3.438e+05	1.450e+06	9.946e+04	2.327e+05	9.771e+05
75	1.308e+06	3.127e+06	1.345e+07	1.478e+05	3.492e+05	1.472e+06	1.010e+05	2.363e+05	9.931e+05
76	1.332e+06	3.181e+06	1.363e+07	1.502e+05	3.548e+05	1.494e+06	1.025e+05	2.399e+05	1.009e+06
77	1.353e+06	3.229e+06	1.380e+07	1.524e+05	3.601e+05	1.515e+06	1.039e+05	2.435e+05	1.023e+06
78	1.373e+06	3.281e+06	1.399e+07	1.545e+05	3.651e+05	1.537e+06	1.053e+05	2.467e+05	1.036e+06
79	1.395e+06	3.326e+06	1.416e+07	1.566e+05	3.699e+05	1.558e+06	1.066e+05	2.499e+05	1.050e+06
80	1.415e+06	3.371e+06	1.429e+07	1.586e+05	3.745e+05	1.577e+06	1.077e+05	2.528e+05	1.062e+06
81	1.434e+06	3.413e+06	1.447e+07	1.604e+05	3.784e+05	1.597e+06	1.089e+05	2.556e+05	1.075e+06
82	1.453e+06	3.454e+06	1.462e+07	1.621e+05	3.824e+05	1.613e+06	1.099e+05	2.582e+05	1.086e+06
83	1.468e+06	3.488e+06	1.476e+07	1.637e+05	3.857e+05	1.629e+06	1.108e+05	2.604e+05	1.094e+06
84	1.483e+06	3.521e+06	1.492e+07	1.650e+05	3.888e+05	1.642e+06	1.116e+05	2.625e+05	1.102e+06
85	1.496e+06	3.545e+06	1.506e+07	1.663e+05	3.918e+05	1.653e+06	1.124e+05	2.642e+05	1.108e+06
86	1.508e+06	3.567e+06	1.514e+07	1.674e+05	3.942e+05	1.664e+06	1.130e+05	2.658e+05	1.115e+06
87	1.518e+06	3.590e+06	1.524e+07	1.683e+05	3.963e+05	1.673e+06	1.135e+05	2.667e+05	1.120e+06
88	1.527e+06	3.603e+06	1.530e+07	1.690e+05	3.979e+05	1.681e+06	1.138e+05	2.677e+05	1.125e+06
89	1.534e+06	3.617e+06	1.535e+07	1.696e+05	3.990e+05	1.685e+06	1.140e+05	2.682e+05	1.127e+06
90	1.540e+06	3.630e+06	1.535e+07	1.700e+05	3.997e+05	1.688e+06	1.141e+05	2.685e+05	1.127e+06
91	1.543e+06	3.638e+06	1.538e+07	1.703e+05	4.002e+05	1.691e+06	1.141e+05	2.685e+05	1.127e+06
92	1.546e+06	3.641e+06	1.536e+07	1.702e+05	4.002e+05	1.691e+06	1.140e+05	2.682e+05	1.126e+06
93	1.546e+06	3.639e+06	1.532e+07	1.701e+05	3.995e+05	1.687e+06	1.138e+05	2.679e+05	1.123e+06
94	1.545e+06	3.632e+06	1.528e+07	1.699e+05	3.987e+05	1.682e+06	1.134e+05	2.671e+05	1.120e+06
95	1.542e+06	3.622e+06	1.527e+07	1.694e+05	3.975e+05	1.673e+06	1.130e+05	2.661e+05	1.116e+06
96	1.538e+06	3.609e+06	1.522e+07	1.688e+05	3.959e+05	1.667e+06	1.125e+05	2.648e+05	1.111e+06
97	1.534e+06	3.596e+06	1.515e+07	1.681e+05	3.939e+05	1.658e+06	1.119e+05	2.633e+05	1.106e+06
98	1.528e+06	3.577e+06	1.507e+07	1.672e+05	3.918e+05	1.646e+06	1.112e+05	2.617e+05	1.099e+06
99	1.520e+06	3.557e+06	1.498e+07	1.663e+05	3.894e+05	1.638e+06	1.104e+05	2.599e+05	1.091e+06
100	1.512e+06	3.537e+06	1.489e+07	1.652e+05	3.871e+05	1.625e+06	1.095e+05	2.579e+05	1.082e+06
