## Supplementary Data: A zip file containing the simulation executable, the source code, R scripts, batch files, and simulation results. for "Age-related late-onset disease heritability patterns and implications for genome-wide association studies": CasesNeededStatisticalPower.csv

age	X1	X2	X3	X4	X5	X6	X7	X8	X9
40	6.833e+05	1.694e+06	9.243e+06	7.907e+04	1.815e+05	8.044e+05	5.579e+04	1.315e+05	5.466e+05
41	7.023e+05	1.644e+06	7.054e+06	8.186e+04	1.840e+05	8.300e+05	5.634e+04	1.350e+05	5.605e+05
42	7.145e+05	1.616e+06	6.986e+06	8.339e+04	2.064e+05	8.756e+05	5.842e+04	1.322e+05	5.923e+05
43	7.585e+05	1.830e+06	8.521e+06	8.622e+04	1.974e+05	8.816e+05	6.031e+04	1.435e+05	5.929e+05
44	7.477e+05	1.872e+06	8.108e+06	8.654e+04	2.097e+05	8.567e+05	6.011e+04	1.445e+05	6.130e+05
45	7.657e+05	1.909e+06	8.005e+06	9.009e+04	2.174e+05	8.178e+05	6.365e+04	1.481e+05	6.030e+05
46	7.760e+05	1.906e+06	8.440e+06	9.268e+04	2.263e+05	9.027e+05	6.476e+04	1.510e+05	6.388e+05
47	8.100e+05	1.934e+06	8.054e+06	9.373e+04	2.263e+05	9.914e+05	6.574e+04	1.553e+05	6.364e+05
48	8.175e+05	2.106e+06	8.486e+06	9.774e+04	2.273e+05	1.016e+06	6.777e+04	1.550e+05	6.580e+05
49	8.585e+05	2.112e+06	8.881e+06	9.971e+04	2.393e+05	9.912e+05	6.911e+04	1.626e+05	6.943e+05
50	9.261e+05	2.093e+06	9.272e+06	1.019e+05	2.426e+05	1.026e+06	7.102e+04	1.647e+05	7.102e+05
51	9.144e+05	2.168e+06	9.627e+06	1.046e+05	2.569e+05	1.030e+06	7.283e+04	1.713e+05	7.191e+05
52	9.493e+05	2.292e+06	9.947e+06	1.076e+05	2.576e+05	1.111e+06	7.538e+04	1.744e+05	7.250e+05
53	9.800e+05	2.248e+06	1.071e+07	1.105e+05	2.678e+05	1.069e+06	7.583e+04	1.830e+05	7.699e+05
54	1.014e+06	2.468e+06	1.151e+07	1.138e+05	2.711e+05	1.145e+06	7.964e+04	1.866e+05	7.712e+05
55	1.030e+06	2.528e+06	1.087e+07	1.169e+05	2.836e+05	1.192e+06	8.108e+04	1.916e+05	8.013e+05
56	1.068e+06	2.556e+06	1.085e+07	1.218e+05	2.888e+05	1.280e+06	8.419e+04	1.942e+05	8.202e+05
57	1.070e+06	2.631e+06	1.136e+07	1.258e+05	2.996e+05	1.262e+06	8.601e+04	2.025e+05	8.757e+05
58	1.119e+06	2.759e+06	1.260e+07	1.281e+05	3.087e+05	1.355e+06	8.886e+04	2.116e+05	8.876e+05
59	1.186e+06	2.788e+06	1.229e+07	1.342e+05	3.130e+05	1.308e+06	9.299e+04	2.128e+05	9.086e+05
60	1.231e+06	2.821e+06	1.277e+07	1.377e+05	3.290e+05	1.343e+06	9.489e+04	2.248e+05	9.283e+05
61	1.287e+06	2.991e+06	1.315e+07	1.423e+05	3.323e+05	1.417e+06	9.813e+04	2.248e+05	9.697e+05
62	1.318e+06	3.170e+06	1.355e+07	1.480e+05	3.475e+05	1.472e+06	1.014e+05	2.395e+05	1.006e+06
63	1.352e+06	3.189e+06	1.316e+07	1.521e+05	3.629e+05	1.526e+06	1.040e+05	2.455e+05	1.037e+06
64	1.417e+06	3.385e+06	1.452e+07	1.593e+05	3.779e+05	1.597e+06	1.087e+05	2.549e+05	1.062e+06
65	1.429e+06	3.391e+06	1.472e+07	1.647e+05	3.900e+05	1.613e+06	1.119e+05	2.620e+05	1.105e+06
66	1.493e+06	3.629e+06	1.666e+07	1.724e+05	4.053e+05	1.676e+06	1.172e+05	2.741e+05	1.162e+06
67	1.566e+06	3.792e+06	1.657e+07	1.754e+05	4.136e+05	1.754e+06	1.211e+05	2.817e+05	1.180e+06
68	1.646e+06	3.869e+06	1.607e+07	1.836e+05	4.351e+05	1.817e+06	1.249e+05	2.904e+05	1.231e+06
69	1.660e+06	4.142e+06	1.697e+07	1.899e+05	4.541e+05	1.906e+06	1.293e+05	3.009e+05	1.281e+06
70	1.755e+06	4.198e+06	1.772e+07	1.975e+05	4.615e+05	1.968e+06	1.347e+05	3.146e+05	1.294e+06
71	1.821e+06	4.351e+06	1.807e+07	2.057e+05	4.816e+05	2.116e+06	1.393e+05	3.283e+05	1.369e+06
72	1.890e+06	4.509e+06	1.923e+07	2.160e+05	5.058e+05	2.092e+06	1.461e+05	3.388e+05	1.433e+06
73	1.960e+06	4.721e+06	2.003e+07	2.222e+05	5.170e+05	2.178e+06	1.496e+05	3.509e+05	1.444e+06
74	2.095e+06	4.900e+06	2.126e+07	2.287e+05	5.445e+05	2.310e+06	1.558e+05	3.666e+05	1.526e+06
75	2.170e+06	5.147e+06	2.162e+07	2.415e+05	5.620e+05	2.345e+06	1.613e+05	3.781e+05	1.610e+06
76	2.288e+06	5.392e+06	2.199e+07	2.509e+05	5.917e+05	2.466e+06	1.689e+05	3.982e+05	1.686e+06
77	2.341e+06	5.535e+06	2.276e+07	2.594e+05	6.137e+05	2.552e+06	1.748e+05	4.153e+05	1.728e+06
78	2.415e+06	5.885e+06	2.422e+07	2.701e+05	6.381e+05	2.697e+06	1.825e+05	4.250e+05	1.778e+06
79	2.612e+06	6.028e+06	2.529e+07	2.834e+05	6.659e+05	2.834e+06	1.885e+05	4.490e+05	1.879e+06
80	2.711e+06	6.346e+06	2.512e+07	2.934e+05	6.932e+05	2.914e+06	1.956e+05	4.629e+05	1.957e+06
81	2.817e+06	6.616e+06	2.820e+07	3.077e+05	7.119e+05	3.114e+06	2.054e+05	4.869e+05	2.066e+06
82	3.005e+06	6.972e+06	2.872e+07	3.197e+05	7.539e+05	3.159e+06	2.115e+05	5.049e+05	2.136e+06
83	3.024e+06	7.164e+06	3.028e+07	3.342e+05	7.745e+05	3.324e+06	2.218e+05	5.212e+05	2.158e+06
84	3.195e+06	7.526e+06	3.269e+07	3.464e+05	8.150e+05	3.421e+06	2.319e+05	5.500e+05	2.265e+06
85	3.342e+06	7.643e+06	3.365e+07	3.642e+05	8.533e+05	3.578e+06	2.404e+05	5.647e+05	2.353e+06
86	3.501e+06	7.998e+06	3.373e+07	3.785e+05	8.877e+05	3.772e+06	2.505e+05	5.952e+05	2.506e+06
87	3.660e+06	8.572e+06	3.617e+07	3.944e+05	9.266e+05	3.919e+06	2.613e+05	6.056e+05	2.576e+06
88	3.791e+06	8.628e+06	3.737e+07	4.096e+05	9.632e+05	4.111e+06	2.680e+05	6.400e+05	2.725e+06
89	4.014e+06	9.252e+06	3.827e+07	4.308e+05	9.956e+05	4.161e+06	2.814e+05	6.619e+05	2.773e+06
90	4.129e+06	9.775e+06	3.844e+07	4.475e+05	1.035e+06	4.408e+06	2.921e+05	6.874e+05	2.796e+06
91	4.326e+06	1.014e+07	4.275e+07	4.643e+05	1.094e+06	4.674e+06	3.022e+05	7.130e+05	3.005e+06
92	4.518e+06	1.048e+07	4.206e+07	4.799e+05	1.133e+06	4.772e+06	3.157e+05	7.407e+05	3.117e+06
93	4.677e+06	1.082e+07	4.375e+07	5.040e+05	1.152e+06	4.796e+06	3.254e+05	7.794e+05	3.204e+06
94	4.847e+06	1.115e+07	4.577e+07	5.249e+05	1.221e+06	4.995e+06	3.401e+05	8.027e+05	3.394e+06
95	5.046e+06	1.158e+07	5.140e+07	5.439e+05	1.261e+06	5.037e+06	3.547e+05	8.272e+05	3.503e+06
96	5.228e+06	1.206e+07	5.137e+07	5.624e+05	1.302e+06	5.591e+06	3.668e+05	8.542e+05	3.628e+06
97	5.595e+06	1.275e+07	5.272e+07	5.847e+05	1.354e+06	5.578e+06	3.797e+05	8.941e+05	3.763e+06
98	5.800e+06	1.294e+07	5.484e+07	6.121e+05	1.421e+06	5.703e+06	3.897e+05	9.248e+05	3.872e+06
99	5.919e+06	1.365e+07	5.600e+07	6.327e+05	1.464e+06	6.337e+06	4.053e+05	9.524e+05	4.005e+06
100	6.146e+06	1.442e+07	6.018e+07	6.537e+05	1.566e+06	6.215e+06	4.169e+05	9.955e+05	4.127e+06
