## Supplementary Data: A zip file containing the simulation executable, the source code, R scripts, batch files, and simulation results. for "Age-related late-onset disease heritability patterns and implications for genome-wide association studies": CasesNeededYoungOldCohortStatisticalPower.csv

age	X1	X2	X3	X4	X5	X6	X7	X8	X9
44	7.409e+05	1.759e+06	7.938e+06	8.539e+04	2.046e+05	8.824e+05	5.983e+04	1.409e+05	5.952e+05
45	7.404e+05	1.758e+06	7.933e+06	8.534e+04	2.044e+05	8.817e+05	5.980e+04	1.408e+05	5.948e+05
46	7.397e+05	1.756e+06	7.925e+06	8.526e+04	2.042e+05	8.809e+05	5.974e+04	1.407e+05	5.942e+05
47	7.386e+05	1.754e+06	7.914e+06	8.514e+04	2.039e+05	8.796e+05	5.966e+04	1.405e+05	5.934e+05
48	7.374e+05	1.751e+06	7.900e+06	8.499e+04	2.036e+05	8.781e+05	5.956e+04	1.402e+05	5.924e+05
49	7.358e+05	1.747e+06	7.884e+06	8.481e+04	2.031e+05	8.763e+05	5.943e+04	1.400e+05	5.912e+05
50	7.340e+05	1.743e+06	7.864e+06	8.461e+04	2.026e+05	8.742e+05	5.929e+04	1.396e+05	5.897e+05
51	7.320e+05	1.738e+06	7.841e+06	8.437e+04	2.021e+05	8.716e+05	5.913e+04	1.392e+05	5.881e+05
52	7.297e+05	1.732e+06	7.816e+06	8.411e+04	2.014e+05	8.689e+05	5.894e+04	1.388e+05	5.862e+05
53	7.272e+05	1.726e+06	7.788e+06	8.381e+04	2.007e+05	8.658e+05	5.873e+04	1.383e+05	5.841e+05
54	7.244e+05	1.720e+06	7.758e+06	8.349e+04	1.999e+05	8.624e+05	5.851e+04	1.377e+05	5.818e+05
55	7.213e+05	1.712e+06	7.725e+06	8.313e+04	1.991e+05	8.586e+05	5.825e+04	1.372e+05	5.793e+05
56	7.181e+05	1.705e+06	7.689e+06	8.276e+04	1.982e+05	8.548e+05	5.798e+04	1.365e+05	5.767e+05
57	7.146e+05	1.697e+06	7.653e+06	8.237e+04	1.972e+05	8.507e+05	5.771e+04	1.359e+05	5.738e+05
58	7.109e+05	1.688e+06	7.612e+06	8.193e+04	1.962e+05	8.461e+05	5.740e+04	1.351e+05	5.708e+05
59	7.068e+05	1.678e+06	7.568e+06	8.146e+04	1.951e+05	8.412e+05	5.707e+04	1.344e+05	5.674e+05
60	7.026e+05	1.669e+06	7.523e+06	8.098e+04	1.939e+05	8.362e+05	5.672e+04	1.336e+05	5.640e+05
61	6.981e+05	1.658e+06	7.474e+06	8.046e+04	1.927e+05	8.307e+05	5.635e+04	1.327e+05	5.603e+05
62	6.933e+05	1.646e+06	7.420e+06	7.989e+04	1.913e+05	8.247e+05	5.595e+04	1.317e+05	5.562e+05
63	6.880e+05	1.634e+06	7.362e+06	7.928e+04	1.899e+05	8.184e+05	5.552e+04	1.307e+05	5.519e+05
64	6.826e+05	1.621e+06	7.303e+06	7.865e+04	1.883e+05	8.117e+05	5.507e+04	1.297e+05	5.474e+05
65	6.768e+05	1.607e+06	7.239e+06	7.798e+04	1.867e+05	8.045e+05	5.459e+04	1.285e+05	5.425e+05
66	6.706e+05	1.592e+06	7.171e+06	7.726e+04	1.850e+05	7.970e+05	5.407e+04	1.273e+05	5.374e+05
67	6.642e+05	1.577e+06	7.101e+06	7.651e+04	1.832e+05	7.891e+05	5.354e+04	1.261e+05	5.321e+05
68	6.575e+05	1.561e+06	7.027e+06	7.573e+04	1.813e+05	7.808e+05	5.299e+04	1.248e+05	5.265e+05
69	6.504e+05	1.544e+06	6.950e+06	7.490e+04	1.793e+05	7.721e+05	5.240e+04	1.234e+05	5.206e+05
70	6.432e+05	1.527e+06	6.869e+06	7.404e+04	1.772e+05	7.631e+05	5.179e+04	1.220e+05	5.144e+05
71	6.356e+05	1.509e+06	6.786e+06	7.316e+04	1.751e+05	7.538e+05	5.116e+04	1.205e+05	5.081e+05
72	6.278e+05	1.490e+06	6.700e+06	7.224e+04	1.729e+05	7.442e+05	5.051e+04	1.190e+05	5.016e+05
73	6.197e+05	1.471e+06	6.611e+06	7.129e+04	1.706e+05	7.342e+05	4.983e+04	1.174e+05	4.949e+05
74	6.115e+05	1.451e+06	6.519e+06	7.031e+04	1.682e+05	7.240e+05	4.914e+04	1.157e+05	4.880e+05
75	6.030e+05	1.431e+06	6.427e+06	6.931e+04	1.658e+05	7.136e+05	4.844e+04	1.141e+05	4.809e+05
76	5.944e+05	1.410e+06	6.332e+06	6.830e+04	1.634e+05	7.031e+05	4.772e+04	1.124e+05	4.738e+05
77	5.857e+05	1.389e+06	6.235e+06	6.727e+04	1.609e+05	6.923e+05	4.698e+04	1.106e+05	4.665e+05
78	5.767e+05	1.368e+06	6.137e+06	6.621e+04	1.583e+05	6.814e+05	4.623e+04	1.089e+05	4.590e+05
79	5.678e+05	1.346e+06	6.038e+06	6.515e+04	1.558e+05	6.704e+05	4.548e+04	1.071e+05	4.516e+05
80	5.588e+05	1.325e+06	5.938e+06	6.409e+04	1.532e+05	6.592e+05	4.473e+04	1.053e+05	4.441e+05
81	5.497e+05	1.303e+06	5.838e+06	6.301e+04	1.506e+05	6.479e+05	4.396e+04	1.035e+05	4.365e+05
82	5.405e+05	1.281e+06	5.736e+06	6.194e+04	1.480e+05	6.366e+05	4.319e+04	1.017e+05	4.289e+05
83	5.315e+05	1.259e+06	5.636e+06	6.087e+04	1.454e+05	6.255e+05	4.244e+04	9.990e+04	4.214e+05
84	5.226e+05	1.237e+06	5.537e+06	5.982e+04	1.429e+05	6.144e+05	4.168e+04	9.813e+04	4.139e+05
85	5.136e+05	1.216e+06	5.436e+06	5.877e+04	1.403e+05	6.032e+05	4.093e+04	9.635e+04	4.064e+05
86	5.048e+05	1.195e+06	5.338e+06	5.774e+04	1.378e+05	5.922e+05	4.019e+04	9.460e+04	3.990e+05
87	4.961e+05	1.174e+06	5.240e+06	5.672e+04	1.354e+05	5.815e+05	3.946e+04	9.288e+04	3.918e+05
88	4.876e+05	1.154e+06	5.143e+06	5.572e+04	1.329e+05	5.710e+05	3.874e+04	9.118e+04	3.846e+05
89	4.791e+05	1.134e+06	5.047e+06	5.473e+04	1.306e+05	5.606e+05	3.803e+04	8.951e+04	3.775e+05
90	4.708e+05	1.114e+06	4.953e+06	5.375e+04	1.282e+05	5.504e+05	3.732e+04	8.787e+04	3.706e+05
91	4.627e+05	1.095e+06	4.860e+06	5.279e+04	1.260e+05	5.405e+05	3.664e+04	8.625e+04	3.637e+05
92	4.547e+05	1.077e+06	4.769e+06	5.185e+04	1.237e+05	5.307e+05	3.596e+04	8.467e+04	3.569e+05
93	4.468e+05	1.058e+06	4.679e+06	5.093e+04	1.215e+05	5.210e+05	3.530e+04	8.310e+04	3.503e+05
94	4.390e+05	1.040e+06	4.591e+06	5.001e+04	1.194e+05	5.116e+05	3.464e+04	8.157e+04	3.437e+05
95	4.314e+05	1.023e+06	4.503e+06	4.911e+04	1.173e+05	5.023e+05	3.400e+04	8.007e+04	3.372e+05
96	4.238e+05	1.005e+06	4.418e+06	4.823e+04	1.152e+05	4.932e+05	3.337e+04	7.858e+04	3.308e+05
97	4.164e+05	9.883e+05	4.333e+06	4.736e+04	1.132e+05	4.843e+05	3.274e+04	7.713e+04	3.245e+05
98	4.092e+05	9.716e+05	4.250e+06	4.650e+04	1.112e+05	4.755e+05	3.213e+04	7.570e+04	3.183e+05
99	4.020e+05	9.552e+05	4.169e+06	4.566e+04	1.092e+05	4.669e+05	3.153e+04	7.430e+04	3.122e+05
100	3.950e+05	9.392e+05	4.089e+06	4.483e+04	1.073e+05	4.584e+05	3.094e+04	7.292e+04	3.062e+05
