## Supplementary Data: A zip file containing the simulation executable, the source code, R scripts, batch files, and simulation results. for "Age-related late-onset disease heritability patterns and implications for genome-wide association studies": CohortHeritabilityAnalysis.csv

Age	PopMean	PopVar	PopSD	CaseMean	CaseVar	CaseSD	CumulativeCaseMean	CumulativeCaseVar	CumulativeCaseSD	Heritability	MeanOR	CaseOR	nControls	nCases	CumIncidence	nIncidence	nLifetimeIncidence	nAbsoluteIncidence
44	-0.011993	4.2319	2.0572	3.9107	3.4883	1.8677	0	0	0	0.56262	0.98808	49.936	1911455881	5859815	0	0	0	0
45	-0.014702	4.2224	2.0549	3.8779	3.4421	1.8553	0	0	0	0.56207	0.98541	48.324	1905207169	7221749	0	0	0	0
46	-0.017793	4.2119	2.0523	3.8441	3.3956	1.8427	0	0	0	0.56145	0.98236	46.715	1898324645	8785361	0	0	0	0
47	-0.021295	4.2001	2.0494	3.8093	3.351	1.8306	0	0	0	0.56076	0.97893	45.121	1890739851	10567337	0	0	0	0
48	-0.025236	4.1871	2.0462	3.7736	3.3079	1.8188	0	0	0	0.56	0.97508	43.537	1882396022	12585516	0	0	0	0
49	-0.029645	4.1729	2.0428	3.737	3.2637	1.8066	0	0	0	0.55916	0.97079	41.973	1873219530	14858999	0	0	0	0
50	-0.034568	4.1573	2.0389	3.6995	3.2211	1.7947	0	0	0	0.55824	0.96602	40.427	1863148749	17406454	0	0	0	0
51	-0.040034	4.1404	2.0348	3.6611	3.1782	1.7828	0	0	0	0.55723	0.96076	38.905	1852124821	20248777	0	0	0	0
52	-0.046078	4.122	2.0303	3.6218	3.1375	1.7713	0	0	0	0.55614	0.95497	37.407	1840083735	23406654	0	0	0	0
53	-0.052748	4.1022	2.0254	3.5817	3.0973	1.7599	0	0	0	0.55495	0.94862	35.935	1826963662	26900630	0	0	0	0
54	-0.060083	4.0809	2.0201	3.5408	3.058	1.7487	0	0	0	0.55366	0.94169	34.493	1812712661	30753885	0	0	0	0
55	-0.068122	4.058	2.0145	3.4988	3.0197	1.7377	0	0	0	0.55227	0.93415	33.076	1797288432	34987235	0	0	0	0
56	-0.076917	4.0336	2.0084	3.4562	2.9822	1.7269	0	0	0	0.55078	0.92597	31.696	1780638923	39621448	0	0	0	0
57	-0.086523	4.0075	2.0019	3.4127	2.9456	1.7163	0	0	0	0.54917	0.91711	30.346	1762719842	44679644	0	0	0	0
58	-0.096975	3.9799	1.995	3.3683	2.9096	1.7058	0	0	0	0.54746	0.90758	29.031	1743481593	50180893	0	0	0	0
59	-0.10832	3.9505	1.9876	3.3233	2.8745	1.6954	0	0	0	0.54562	0.89734	27.751	1722869500	56144865	0	0	0	0
60	-0.12062	3.9195	1.9798	3.2772	2.8408	1.6855	0	0	0	0.54367	0.88637	26.502	1700836069	62585052	0	0	0	0
61	-0.13392	3.8868	1.9715	3.2305	2.808	1.6757	0	0	0	0.54159	0.87466	25.293	1677331116	69516051	0	0	0	0
62	-0.14826	3.8525	1.9628	3.1829	2.7761	1.6662	0	0	0	0.53939	0.86221	24.117	1652287176	76945730	0	0	0	0
63	-0.16371	3.8165	1.9536	3.1347	2.7451	1.6568	0	0	0	0.53705	0.84899	22.981	1625633494	84879846	0	0	0	0
64	-0.1803	3.7788	1.9439	3.0856	2.7154	1.6479	0	0	0	0.53458	0.83502	21.881	1597293231	93310917	0	0	0	0
65	-0.19808	3.7396	1.9338	3.0358	2.6868	1.6391	0	0	0	0.53199	0.8203	20.819	1567177937	102228780	0	0	0	0
66	-0.2171	3.6987	1.9232	2.9855	2.659	1.6306	0	0	0	0.52925	0.80485	19.797	1535204627	111606955	0	0	0	0
67	-0.23738	3.6565	1.9122	2.9344	2.6323	1.6224	0	0	0	0.52639	0.78869	18.811	1501283140	121410311	0	0	0	0
68	-0.25897	3.6127	1.9007	2.8829	2.6067	1.6145	0	0	0	0.52338	0.77185	17.866	1465330140	131589675	0	0	0	0
69	-0.28191	3.5675	1.8888	2.8308	2.582	1.6069	0	0	0	0.52024	0.75434	16.959	1427295206	142086228	0	0	0	0
70	-0.30621	3.521	1.8764	2.778	2.559	1.5997	0	0	0	0.51697	0.73623	16.087	1387134473	152825870	0	0	0	0
71	-0.3319	3.4733	1.8637	2.7249	2.537	1.5928	0	0	0	0.51356	0.71756	15.255	1344805405	163710675	0	0	0	0
72	-0.35898	3.4246	1.8506	2.6713	2.5162	1.5862	0	0	0	0.51003	0.69839	14.459	1300285344	174624624	0	0	0	0
73	-0.38745	3.3749	1.8371	2.6173	2.4966	1.5801	0	0	0	0.50638	0.67878	13.699	1253590126	185432192	0	0	0	0
74	-0.41732	3.3243	1.8233	2.563	2.4782	1.5742	0	0	0	0.5026	0.65881	12.974	1204756304	195975442	0	0	0	0
75	-0.44858	3.273	1.8091	2.5083	2.4611	1.5688	0	0	0	0.49871	0.63854	12.284	1153829615	206094173	0	0	0	0
76	-0.48119	3.221	1.7947	2.4535	2.4452	1.5637	0	0	0	0.49471	0.61805	11.629	1100927667	215584797	0	0	0	0
77	-0.51512	3.1686	1.7801	2.3984	2.4309	1.5591	0	0	0	0.49062	0.59743	11.006	1046159643	224242345	0	0	0	0
78	-0.55032	3.116	1.7652	2.3432	2.4176	1.5549	0	0	0	0.48643	0.57677	10.415	989726190	231860524	0	0	0	0
79	-0.58677	3.0632	1.7502	2.288	2.4058	1.5511	0	0	0	0.48216	0.55612	9.8548	931846356	238214619	0	0	0	0
80	-0.62437	3.0104	1.735	2.2325	2.3953	1.5477	0	0	0	0.47782	0.5356	9.3236	872748998	243089632	0	0	0	0
81	-0.66309	2.9576	1.7198	2.1771	2.386	1.5447	0	0	0	0.47341	0.51526	8.8209	812780680	246281349	0	0	0	0
82	-0.70282	2.9051	1.7044	2.1217	2.3777	1.542	0	0	0	0.46895	0.49518	8.3452	752295428	247599793	0	0	0	0
83	-0.74351	2.853	1.6891	2.0664	2.3704	1.5396	0	0	0	0.46444	0.47544	7.8964	691693950	246886776	0	0	0	0
84	-0.78508	2.8014	1.6737	2.0113	2.3637	1.5374	0	0	0	0.4599	0.45608	7.473	631394986	244023736	0	0	0	0
85	-0.82743	2.7503	1.6584	1.9565	2.3578	1.5355	0	0	0	0.45533	0.43717	7.0743	571864580	238955181	0	0	0	0
86	-0.87046	2.7	1.6432	1.9021	2.3524	1.5338	0	0	0	0.45076	0.41876	6.6996	513609727	231672922	0	0	0	0
87	-0.9141	2.6504	1.628	1.8482	2.3473	1.5321	0	0	0	0.44618	0.40088	6.3487	457148457	222261925	0	0	0	0
88	-0.95827	2.6018	1.613	1.7951	2.3424	1.5305	0	0	0	0.4416	0.38356	6.0204	403000349	210873904	0	0	0	0
89	-1.0029	2.554	1.5981	1.743	2.3376	1.5289	0	0	0	0.43704	0.36681	5.7142	351631234	197735709	0	0	0	0
90	-1.0481	2.5072	1.5834	1.6919	2.333	1.5274	0	0	0	0.4325	0.35062	5.43	303461817	183140225	0	0	0	0
91	-1.0935	2.4614	1.5689	1.6422	2.3287	1.526	0	0	0	0.42798	0.33505	5.1666	258864889	167460166	0	0	0	0
92	-1.1393	2.4165	1.5545	1.594	2.3248	1.5247	0	0	0	0.42348	0.32003	4.9233	218132527	151081298	0	0	0	0
93	-1.1855	2.3726	1.5403	1.5473	2.3214	1.5236	0	0	0	0.419	0.30559	4.6986	181471799	134426899	0	0	0	0
94	-1.2321	2.3297	1.5263	1.5023	2.319	1.5228	0	0	0	0.41457	0.29168	4.4919	148974370	117916492	0	0	0	0
95	-1.2791	2.2874	1.5124	1.4593	2.3182	1.5226	0	0	0	0.41013	0.27829	4.3028	120627730	101954960	0	0	0	0
96	-1.3266	2.2462	1.4987	1.4185	2.3185	1.5227	0	0	0	0.40574	0.26538	4.131	96310368	86866623	0	0	0	0
97	-1.3743	2.2057	1.4852	1.3802	2.321	1.5235	0	0	0	0.40136	0.25301	3.9758	75804046	72914988	0	0	0	0
98	-1.4225	2.1667	1.472	1.3445	2.3257	1.525	0	0	0	0.39708	0.2411	3.8362	58810037	60300719	0	0	0	0
99	-1.4711	2.1282	1.4588	1.3117	2.3332	1.5275	0	0	0	0.39279	0.22967	3.7125	44969303	49126151	0	0	0	0
100	-1.5198	2.0904	1.4458	1.282	2.3436	1.5309	0	0	0	0.38853	0.21875	3.6037	33909229	39444534	0	0	0	0
101	-1.5688	2.0535	1.433	1.2552	2.3564	1.5351	0	0	0	0.38431	0.20829	3.5085	25221892	31224526	0	0	0	0
102	-1.618	2.0179	1.4205	1.2314	2.3721	1.5402	0	0	0	0.38018	0.1983	3.4259	18508982	24375424	0	0	0	0
103	-1.667	1.9831	1.4082	1.2106	2.3895	1.5458	0	0	0	0.37608	0.18882	3.3555	13410742	18765460	0	0	0	0
104	-1.7162	1.9496	1.3963	1.1933	2.4087	1.552	0	0	0	0.3721	0.17974	3.2981	9593307	14252990	0	0	0	0
105	-1.7653	1.9168	1.3845	1.1788	2.4296	1.5587	0	0	0	0.36814	0.17113	3.2506	6770685	10674008	0	0	0	0
