## Supplementary Data: A zip file containing the simulation executable, the source code, R scripts, batch files, and simulation results. for "Age-related late-onset disease heritability patterns and implications for genome-wide association studies": CohortStatisticalPower.csv

Age	nCases	p0	c0	d0	s0	sd0	p1	c1	d1	s1	sd1	p2	c2	d2	s2	sd2	p3	c3	d3	s3	sd3	p4	c4	d4	s4	sd4	p5	c5	d5	s5	sd5	p6	c6	d6	s6	sd6	p7	c7	d7	s7	sd7	p8	c8	d8	s8	sd8
44	5859815	0.072971	0.081981	-0.0090096	0	0	0.072979	0.079054	-0.0060746	0	0	0.072992	0.07598	-0.0029874	0	0	0.28592	0.3124	-0.026481	0	0	0.28595	0.3038	-0.017855	0	0	0.28597	0.29501	-0.00904	0	0	0.4999	0.53157	-0.031671	0	0	0.49994	0.52147	-0.021528	0	0	0.49996	0.51097	-0.01101	0	0
45	7221749	0.072965	0.081893	-0.0089285	0	0	0.072975	0.079021	-0.0060463	0	0	0.07299	0.07599	-0.0030003	0	0	0.2859	0.31216	-0.026261	0	0	0.28594	0.30367	-0.017731	0	0	0.28596	0.29491	-0.0089504	0	0	0.49988	0.53128	-0.031396	0	0	0.49993	0.52129	-0.02136	0	0	0.49996	0.51087	-0.010916	0	0
46	8785361	0.072958	0.081783	-0.0088255	0	0	0.07297	0.078984	-0.0060137	0	0	0.072988	0.07596	-0.0029721	0	0	0.28588	0.31194	-0.02606	0	0	0.28592	0.3035	-0.017578	0	0	0.28595	0.29483	-0.0088768	0	0	0.49986	0.53095	-0.031092	0	0	0.49991	0.52109	-0.02118	0	0	0.49995	0.51075	-0.010801	0	0
47	10567337	0.07295	0.081683	-0.0087329	0	0	0.072965	0.078909	-0.0059446	0	0	0.072985	0.075936	-0.0029509	0	0	0.28586	0.31169	-0.025831	0	0	0.28591	0.30338	-0.01747	0	0	0.28595	0.29478	-0.0088353	0	0	0.49983	0.53064	-0.030814	0	0	0.49989	0.52094	-0.02105	0	0	0.49994	0.51063	-0.010688	0	0
48	12585516	0.072941	0.081606	-0.0086651	0	0	0.072958	0.078842	-0.0058838	0	0	0.072982	0.075906	-0.0029244	0	0	0.28583	0.31143	-0.0256	0	0	0.28589	0.30327	-0.017384	0	0	0.28594	0.2947	-0.0087638	0	0	0.4998	0.53036	-0.030564	0	0	0.49987	0.52077	-0.020901	0	0	0.49993	0.51055	-0.010621	0	0
49	14858999	0.072931	0.081506	-0.0085754	0	0	0.072951	0.078796	-0.0058448	0	0	0.072978	0.075893	-0.0029145	0	0	0.2858	0.31118	-0.025375	0	0	0.28587	0.30311	-0.017242	0	0	0.28593	0.29462	-0.0086951	0	0	0.49976	0.53005	-0.030287	0	0	0.49984	0.52059	-0.020746	0	0	0.49991	0.51048	-0.010561	0	0
50	17406454	0.07292	0.081437	-0.0085176	0	0	0.072944	0.078744	-0.0058006	0	0	0.072974	0.075859	-0.0028842	0	0	0.28577	0.31092	-0.025151	0	0	0.28585	0.30293	-0.017087	0	0	0.28592	0.29455	-0.0086302	0	0	0.49972	0.52974	-0.030013	0	0	0.49982	0.52036	-0.020542	0	0	0.4999	0.51038	-0.010481	0	0
51	20248777	0.072907	0.081341	-0.008434	0	0	0.072935	0.078676	-0.0057403	0	0	0.07297	0.07585	-0.0028796	0	0	0.28573	0.31067	-0.024932	0	0	0.28582	0.30274	-0.016914	0	0	0.2859	0.29445	-0.008547	0	0	0.49968	0.52944	-0.02976	0	0	0.49979	0.52015	-0.020361	0	0	0.49989	0.51025	-0.010362	0	0
52	23406654	0.072894	0.081256	-0.0083622	0	0	0.072926	0.078608	-0.0056823	0	0	0.072965	0.07582	-0.0028547	0	0	0.28569	0.3104	-0.024709	0	0	0.28579	0.30256	-0.016763	0	0	0.28589	0.29437	-0.0084848	0	0	0.49963	0.52915	-0.029517	0	0	0.49975	0.51995	-0.020194	0	0	0.49987	0.51015	-0.01028	0	0
53	26900630	0.072878	0.081175	-0.0082968	0	0	0.072916	0.078532	-0.0056165	0	0	0.072961	0.075772	-0.0028111	0	0	0.28565	0.31014	-0.024494	0	0	0.28576	0.30235	-0.01659	0	0	0.28587	0.29429	-0.008419	0	0	0.49958	0.52885	-0.029271	0	0	0.49972	0.51971	-0.019995	0	0	0.49985	0.51008	-0.010226	0	0
54	30753885	0.072861	0.081081	-0.00822	0	0	0.072905	0.078453	-0.0055485	0	0	0.072955	0.075742	-0.0027868	0	0	0.2856	0.30986	-0.02426	0	0	0.28573	0.30215	-0.01642	0	0	0.28586	0.2942	-0.0083413	0	0	0.49952	0.52855	-0.029038	0	0	0.49968	0.51948	-0.019802	0	0	0.49983	0.50996	-0.010134	0	0
55	34987235	0.072843	0.080984	-0.0081412	0	0	0.072892	0.078386	-0.0054937	0	0	0.072949	0.075714	-0.0027651	0	0	0.28554	0.30959	-0.024047	0	0	0.28569	0.30194	-0.016247	0	0	0.28584	0.2941	-0.0082654	0	0	0.49945	0.52823	-0.028777	0	0	0.49963	0.51925	-0.019618	0	0	0.49981	0.50983	-0.010028	0	0
56	39621448	0.072823	0.080878	-0.0080548	0	0	0.072879	0.078323	-0.0054442	0	0	0.072942	0.075677	-0.0027345	0	0	0.28548	0.30929	-0.023805	0	0	0.28565	0.30175	-0.016097	0	0	0.28582	0.29403	-0.008212	0	0	0.49938	0.52788	-0.028497	0	0	0.49958	0.51901	-0.019425	0	0	0.49978	0.50972	-0.0099389	0	0
57	44679644	0.072801	0.080772	-0.0079705	0	0	0.072864	0.078256	-0.0053923	0	0	0.072934	0.075638	-0.0027038	0	0	0.28542	0.30901	-0.023592	0	0	0.28561	0.30156	-0.015947	0	0	0.28579	0.29394	-0.0081476	0	0	0.4993	0.52751	-0.028211	0	0	0.49953	0.51878	-0.019251	0	0	0.49975	0.5096	-0.0098485	0	0
58	50180893	0.072778	0.080664	-0.0078859	0	0	0.072847	0.078179	-0.0053317	0	0	0.072926	0.075606	-0.0026798	0	0	0.28535	0.30871	-0.023358	0	0	0.28556	0.30136	-0.015792	0	0	0.28577	0.29383	-0.0080632	0	0	0.49922	0.52717	-0.027958	0	0	0.49947	0.51852	-0.01905	0	0	0.49972	0.50948	-0.0097522	0	0
59	56144865	0.072752	0.080562	-0.0078108	0	0	0.07283	0.078099	-0.0052693	0	0	0.072917	0.075577	-0.0026599	0	0	0.28527	0.30839	-0.023121	0	0	0.28551	0.30115	-0.01564	0	0	0.28574	0.29372	-0.0079754	0	0	0.49912	0.52682	-0.0277	0	0	0.49941	0.51829	-0.018875	0	0	0.49969	0.50935	-0.0096594	0	0
60	62585052	0.072724	0.080452	-0.0077276	0	0	0.072812	0.078019	-0.0052075	0	0	0.072908	0.075541	-0.0026339	0	0	0.28519	0.30807	-0.022881	0	0	0.28546	0.30093	-0.015471	0	0	0.28572	0.2936	-0.0078878	0	0	0.49902	0.52647	-0.027448	0	0	0.49934	0.51805	-0.018708	0	0	0.49966	0.50923	-0.0095699	0	0
61	69516051	0.072694	0.080338	-0.0076441	0	0	0.072792	0.077944	-0.0051521	0	0	0.072898	0.075496	-0.0025987	0	0	0.2851	0.30775	-0.022644	0	0	0.2854	0.30071	-0.015313	0	0	0.28569	0.2935	-0.0078132	0	0	0.49892	0.52609	-0.02717	0	0	0.49927	0.51779	-0.018523	0	0	0.49962	0.50911	-0.0094856	0	0
62	76945730	0.072662	0.080227	-0.0075646	0	0	0.07277	0.07787	-0.0050996	0	0	0.072887	0.075466	-0.0025797	0	0	0.28501	0.30741	-0.022404	0	0	0.28533	0.30049	-0.015158	0	0	0.28565	0.29338	-0.0077316	0	0	0.4988	0.5257	-0.026899	0	0	0.49919	0.51755	-0.018354	0	0	0.49958	0.50898	-0.0093959	0	0
63	84879846	0.072627	0.080116	-0.0074895	0	0	0.072746	0.077792	-0.0050459	0	0	0.072875	0.075422	-0.0025473	0	0	0.2849	0.30708	-0.022176	0	0	0.28526	0.30026	-0.015004	0	0	0.28562	0.29327	-0.007658	0	0	0.49868	0.52532	-0.026647	0	0	0.49911	0.51728	-0.018174	0	0	0.49954	0.50883	-0.009291	0	0
64	93310917	0.072589	0.080003	-0.0074141	0	0	0.072721	0.077713	-0.0049922	0	0	0.072862	0.075382	-0.0025203	0	0	0.28479	0.30675	-0.021957	0	0	0.28518	0.30004	-0.014855	0	0	0.28558	0.29316	-0.0075858	0	0	0.49854	0.52494	-0.026405	0	0	0.49901	0.51702	-0.018009	0	0	0.49949	0.50869	-0.009201	0	0
65	102228780	0.07255	0.079882	-0.0073321	0	0	0.072694	0.077631	-0.0049373	0	0	0.072849	0.075345	-0.0024963	0	0	0.28467	0.3064	-0.02173	0	0	0.2851	0.29982	-0.014713	0	0	0.28554	0.29305	-0.0075143	0	0	0.4984	0.52455	-0.026155	0	0	0.49892	0.51675	-0.01783	0	0	0.49944	0.50856	-0.0091212	0	0
66	111606955	0.072507	0.079762	-0.0072552	0	0	0.072665	0.077551	-0.0048863	0	0	0.072834	0.075306	-0.0024716	0	0	0.28455	0.30606	-0.02151	0	0	0.28502	0.29959	-0.014572	0	0	0.28549	0.29293	-0.0074429	0	0	0.49824	0.52416	-0.025919	0	0	0.49881	0.51648	-0.017669	0	0	0.49938	0.50843	-0.0090462	0	0
67	121410311	0.072461	0.079646	-0.0071851	0	0	0.072634	0.077476	-0.0048418	0	0	0.072818	0.075273	-0.002455	0	0	0.28441	0.30571	-0.021303	0	0	0.28492	0.29936	-0.01444	0	0	0.28545	0.29282	-0.0073706	0	0	0.49808	0.52376	-0.025682	0	0	0.4987	0.5162	-0.017502	0	0	0.49932	0.5083	-0.008971	0	0
68	131589675	0.072413	0.079527	-0.0071142	0	0	0.072601	0.077396	-0.004795	0	0	0.072801	0.075233	-0.0024315	0	0	0.28427	0.30537	-0.021109	0	0	0.28483	0.29914	-0.014319	0	0	0.28539	0.2927	-0.0073056	0	0	0.4979	0.52336	-0.025459	0	0	0.49858	0.51592	-0.017345	0	0	0.49926	0.50815	-0.0088931	0	0
69	142086228	0.072361	0.079404	-0.0070427	0	0	0.072565	0.077317	-0.0047519	0	0	0.072784	0.07519	-0.002406	0	0	0.28411	0.30502	-0.020909	0	0	0.28472	0.29891	-0.014194	0	0	0.28534	0.29258	-0.0072405	0	0	0.49771	0.52294	-0.025228	0	0	0.49845	0.51564	-0.017187	0	0	0.4992	0.50801	-0.0088142	0	0
70	152825870	0.072307	0.079273	-0.0069655	0	0	0.072528	0.077231	-0.0047027	0	0	0.072765	0.075152	-0.0023871	0	0	0.28395	0.30465	-0.020701	0	0	0.28461	0.29868	-0.014071	0	0	0.28528	0.29246	-0.0071764	0	0	0.49751	0.52252	-0.025004	0	0	0.49831	0.51536	-0.017047	0	0	0.49913	0.50787	-0.0087395	0	0
71	163710675	0.07225	0.07915	-0.0069007	0	0	0.072489	0.077146	-0.0046574	0	0	0.072744	0.075108	-0.002364	0	0	0.28378	0.30429	-0.020514	0	0	0.28449	0.29844	-0.013951	0	0	0.28522	0.29234	-0.007115	0	0	0.49731	0.52209	-0.024783	0	0	0.49817	0.51507	-0.016893	0	0	0.49905	0.50771	-0.008658	0	0
72	174624624	0.072189	0.079026	-0.0068372	0	0	0.072448	0.077065	-0.0046165	0	0	0.072724	0.075066	-0.0023427	0	0	0.28359	0.30393	-0.020334	0	0	0.28437	0.29819	-0.013828	0	0	0.28516	0.29221	-0.0070489	0	0	0.49709	0.52166	-0.024573	0	0	0.49802	0.51477	-0.016749	0	0	0.49898	0.50757	-0.0085875	0	0
73	185432192	0.072126	0.078903	-0.0067764	0	0	0.072404	0.076982	-0.0045776	0	0	0.072702	0.075024	-0.0023218	0	0	0.2834	0.30356	-0.020159	0	0	0.28424	0.29796	-0.013717	0	0	0.2851	0.29208	-0.0069813	0	0	0.49686	0.52122	-0.024367	0	0	0.49787	0.51448	-0.016614	0	0	0.4989	0.50741	-0.0085084	0	0
74	195975442	0.072061	0.078774	-0.0067134	0	0	0.072359	0.076901	-0.0045425	0	0	0.072679	0.074978	-0.0022996	0	0	0.2832	0.3032	-0.019994	0	0	0.2841	0.2977	-0.013599	0	0	0.28503	0.29195	-0.0069265	0	0	0.49661	0.52079	-0.024176	0	0	0.4977	0.51418	-0.016482	0	0	0.49881	0.50726	-0.0084459	0	0
75	206094173	0.071991	0.078646	-0.0066549	0	0	0.072311	0.07682	-0.0045088	0	0	0.072655	0.074933	-0.0022779	0	0	0.28299	0.30283	-0.019833	0	0	0.28396	0.29745	-0.013489	0	0	0.28495	0.29183	-0.0068765	0	0	0.49636	0.52035	-0.02399	0	0	0.49753	0.51388	-0.016354	0	0	0.49872	0.50711	-0.008391	0	0
76	215584797	0.071919	0.078517	-0.0065981	0	0	0.072262	0.076735	-0.0044728	0	0	0.07263	0.074893	-0.0022626	0	0	0.28278	0.30245	-0.01967	0	0	0.28381	0.2972	-0.013386	0	0	0.28488	0.2917	-0.0068222	0	0	0.49609	0.51992	-0.023827	0	0	0.49735	0.51357	-0.016226	0	0	0.49863	0.50696	-0.0083258	0	0
77	224242345	0.071844	0.078386	-0.0065421	0	0	0.072211	0.07665	-0.0044387	0	0	0.072605	0.074854	-0.0022489	0	0	0.28255	0.30207	-0.019521	0	0	0.28366	0.29695	-0.01329	0	0	0.2848	0.29157	-0.006773	0	0	0.49582	0.51948	-0.023659	0	0	0.49716	0.51328	-0.01612	0	0	0.49853	0.5068	-0.0082625	0	0
78	231860524	0.071768	0.078257	-0.0064897	0	0	0.072158	0.076564	-0.0044063	0	0	0.072578	0.074811	-0.0022338	0	0	0.28231	0.3017	-0.019385	0	0	0.28349	0.29669	-0.013197	0	0	0.28472	0.29145	-0.0067337	0	0	0.49553	0.51904	-0.023507	0	0	0.49696	0.51298	-0.01602	0	0	0.49844	0.50663	-0.008194	0	0
79	238214619	0.071687	0.078128	-0.006441	0	0	0.072102	0.076477	-0.004375	0	0	0.072549	0.07477	-0.002221	0	0	0.28207	0.30133	-0.019261	0	0	0.28333	0.29644	-0.01311	0	0	0.28463	0.29132	-0.006691	0	0	0.49524	0.5186	-0.023366	0	0	0.49676	0.51267	-0.015913	0	0	0.49833	0.50648	-0.0081481	0	0
80	243089632	0.071604	0.077999	-0.0063947	0	0	0.072046	0.076388	-0.0043422	0	0	0.07252	0.074726	-0.0022065	0	0	0.28182	0.30095	-0.019139	0	0	0.28316	0.29619	-0.013031	0	0	0.28455	0.29119	-0.0066484	0	0	0.49493	0.51816	-0.023229	0	0	0.49655	0.51236	-0.015809	0	0	0.49822	0.50632	-0.0080948	0	0
81	246281349	0.071519	0.077875	-0.0063551	0	0	0.071989	0.076302	-0.0043132	0	0	0.07249	0.074684	-0.0021939	0	0	0.28156	0.30058	-0.01902	0	0	0.28298	0.29593	-0.012944	0	0	0.28446	0.29107	-0.0066154	0	0	0.49461	0.51771	-0.023103	0	0	0.49633	0.51206	-0.015728	0	0	0.49812	0.50617	-0.0080501	0	0
82	247599793	0.071431	0.077748	-0.0063169	0	0	0.071928	0.076222	-0.0042943	0	0	0.07246	0.07464	-0.0021807	0	0	0.28129	0.30021	-0.018914	0	0	0.2828	0.29567	-0.012872	0	0	0.28436	0.29094	-0.0065751	0	0	0.49428	0.51727	-0.022987	0	0	0.49611	0.51176	-0.015648	0	0	0.498	0.50601	-0.0080088	0	0
83	246886776	0.071342	0.077621	-0.0062793	0	0	0.071865	0.07614	-0.004275	0	0	0.072429	0.074595	-0.0021663	0	0	0.28102	0.29983	-0.018808	0	0	0.28261	0.29542	-0.012809	0	0	0.28427	0.29081	-0.0065437	0	0	0.49395	0.51684	-0.022893	0	0	0.49588	0.51146	-0.015579	0	0	0.49789	0.50585	-0.0079647	0	0
84	244023736	0.071251	0.077494	-0.0062433	0	0	0.071803	0.076057	-0.0042542	0	0	0.072397	0.074552	-0.0021549	0	0	0.28074	0.29946	-0.01872	0	0	0.28242	0.29518	-0.012756	0	0	0.28417	0.29069	-0.0065186	0	0	0.49361	0.51639	-0.022777	0	0	0.49565	0.51115	-0.0155	0	0	0.49777	0.5057	-0.0079292	0	0
85	238955181	0.071157	0.077369	-0.0062116	0	0	0.071738	0.075974	-0.0042363	0	0	0.072362	0.07451	-0.0021478	0	0	0.28046	0.29909	-0.018632	0	0	0.28223	0.29493	-0.012704	0	0	0.28408	0.29056	-0.006485	0	0	0.49326	0.51595	-0.022686	0	0	0.49542	0.51085	-0.015434	0	0	0.49765	0.50555	-0.0079027	0	0
86	231672922	0.071061	0.077243	-0.0061819	0	0	0.071672	0.075889	-0.0042163	0	0	0.072329	0.074468	-0.0021386	0	0	0.28017	0.29872	-0.018546	0	0	0.28203	0.29469	-0.012657	0	0	0.28397	0.29043	-0.0064581	0	0	0.49291	0.51551	-0.022596	0	0	0.49517	0.51055	-0.015375	0	0	0.49752	0.5054	-0.0078786	0	0
87	222261925	0.070964	0.077123	-0.0061589	0	0	0.071607	0.075804	-0.0041967	0	0	0.072295	0.074425	-0.0021304	0	0	0.27988	0.29835	-0.018462	0	0	0.28183	0.29444	-0.012609	0	0	0.28387	0.29031	-0.0064346	0	0	0.49256	0.51507	-0.022509	0	0	0.49493	0.51025	-0.015325	0	0	0.4974	0.50525	-0.0078466	0	0
88	210873904	0.070871	0.077002	-0.0061312	0	0	0.071541	0.075725	-0.0041833	0	0	0.072262	0.074382	-0.00212	0	0	0.27959	0.29799	-0.018399	0	0	0.28163	0.29419	-0.012563	0	0	0.28377	0.2902	-0.0064323	0	0	0.4922	0.51465	-0.022456	0	0	0.49468	0.50996	-0.015275	0	0	0.49727	0.5051	-0.0078287	0	0
89	197735709	0.070772	0.076888	-0.0061162	0	0	0.071475	0.075641	-0.0041666	0	0	0.072226	0.074345	-0.0021181	0	0	0.27929	0.29764	-0.018343	0	0	0.28143	0.29396	-0.012524	0	0	0.28366	0.29008	-0.0064229	0	0	0.49182	0.51424	-0.022419	0	0	0.49443	0.50968	-0.015252	0	0	0.49714	0.50496	-0.0078107	0	0
90	183140225	0.070675	0.07677	-0.0060952	0	0	0.071408	0.075566	-0.0041576	0	0	0.072187	0.074305	-0.0021178	0	0	0.279	0.29729	-0.018298	0	0	0.28123	0.29371	-0.012482	0	0	0.28355	0.28996	-0.0064159	0	0	0.49144	0.51383	-0.022381	0	0	0.49417	0.5094	-0.01523	0	0	0.49702	0.50481	-0.007794	0	0
91	167460166	0.070578	0.076656	-0.0060784	0	0	0.071343	0.075488	-0.0041458	0	0	0.072154	0.074266	-0.0021123	0	0	0.2787	0.29697	-0.018265	0	0	0.28102	0.2935	-0.012474	0	0	0.28345	0.28984	-0.0063942	0	0	0.49108	0.51342	-0.02234	0	0	0.49393	0.50913	-0.0152	0	0	0.49689	0.50468	-0.0077915	0	0
92	151081298	0.070476	0.076542	-0.0060652	0	0	0.071274	0.075413	-0.0041395	0	0	0.072116	0.074233	-0.0021172	0	0	0.2784	0.29664	-0.018244	0	0	0.28082	0.29329	-0.012466	0	0	0.28334	0.28973	-0.0063816	0	0	0.4907	0.51302	-0.022323	0	0	0.49367	0.50887	-0.015201	0	0	0.49675	0.50452	-0.0077697	0	0
93	134426899	0.070379	0.076434	-0.0060549	0	0	0.071205	0.075343	-0.0041387	0	0	0.07208	0.074192	-0.0021124	0	0	0.27809	0.29633	-0.018234	0	0	0.28061	0.29308	-0.012475	0	0	0.28324	0.28962	-0.0063739	0	0	0.49033	0.51264	-0.022317	0	0	0.49341	0.50861	-0.015204	0	0	0.49662	0.50439	-0.0077726	0	0
94	117916492	0.070273	0.076336	-0.0060632	0	0	0.071145	0.075272	-0.004127	0	0	0.072041	0.074156	-0.0021149	0	0	0.27778	0.29601	-0.018231	0	0	0.2804	0.29287	-0.012469	0	0	0.28314	0.28953	-0.0063929	0	0	0.48993	0.51229	-0.022358	0	0	0.49315	0.50835	-0.015204	0	0	0.49648	0.50428	-0.0077949	0	0
95	101954960	0.070179	0.076239	-0.0060598	0	0	0.071074	0.075205	-0.0041307	0	0	0.072005	0.074132	-0.0021267	0	0	0.27746	0.29571	-0.018253	0	0	0.2802	0.29267	-0.012476	0	0	0.28303	0.28943	-0.006393	0	0	0.48954	0.51195	-0.022409	0	0	0.49288	0.50811	-0.015231	0	0	0.49636	0.50415	-0.0077981	0	0
96	86866623	0.070076	0.076157	-0.0060804	0	0	0.071008	0.075142	-0.0041343	0	0	0.071964	0.074099	-0.0021354	0	0	0.27714	0.29544	-0.0183	0	0	0.27998	0.29249	-0.012509	0	0	0.28292	0.28932	-0.0064066	0	0	0.48913	0.51161	-0.022484	0	0	0.49261	0.50788	-0.015267	0	0	0.49622	0.50404	-0.0078198	0	0
97	72914988	0.069955	0.076075	-0.00612	0	0	0.070936	0.075083	-0.0041467	0	0	0.071922	0.07406	-0.002138	0	0	0.27683	0.2952	-0.018367	0	0	0.27977	0.29233	-0.012566	0	0	0.2828	0.28924	-0.006439	0	0	0.48873	0.51129	-0.022557	0	0	0.49233	0.50765	-0.015319	0	0	0.49607	0.50394	-0.0078734	0	0
98	58810037	0.06985	0.075997	-0.0061474	0	0	0.070874	0.075029	-0.0041556	0	0	0.071886	0.074038	-0.0021513	0	0	0.2765	0.29496	-0.018468	0	0	0.27958	0.29218	-0.012595	0	0	0.2827	0.28915	-0.0064504	0	0	0.48834	0.51098	-0.022635	0	0	0.49207	0.50746	-0.015398	0	0	0.49591	0.50385	-0.0079387	0	0
99	44969303	0.06975	0.075921	-0.0061711	0	0	0.0708	0.074989	-0.0041891	0	0	0.071849	0.07401	-0.0021612	0	0	0.27617	0.29476	-0.018585	0	0	0.27935	0.29204	-0.012693	0	0	0.28259	0.28908	-0.0064815	0	0	0.48795	0.51073	-0.022783	0	0	0.49181	0.50728	-0.015466	0	0	0.49577	0.50377	-0.0079991	0	0
100	33909229	0.069652	0.075865	-0.0062132	0	0	0.070722	0.074957	-0.0042351	0	0	0.071811	0.073973	-0.0021628	0	0	0.27583	0.29456	-0.018731	0	0	0.27912	0.29191	-0.012791	0	0	0.28246	0.28902	-0.0065638	0	0	0.48754	0.51051	-0.02297	0	0	0.49153	0.50712	-0.015588	0	0	0.49563	0.50369	-0.0080596	0	0
101	25221892	0.06956	0.075795	-0.0062356	0	0	0.07065	0.07493	-0.0042794	0	0	0.071769	0.073966	-0.0021963	0	0	0.27552	0.29437	-0.018852	0	0	0.27892	0.29175	-0.012829	0	0	0.28235	0.28893	-0.0065834	0	0	0.48712	0.51026	-0.023133	0	0	0.49125	0.50697	-0.015719	0	0	0.49548	0.50359	-0.0081121	0	0
102	18508982	0.069463	0.075736	-0.0062733	0	0	0.0706	0.074881	-0.0042815	0	0	0.071721	0.073935	-0.002214	0	0	0.27521	0.2942	-0.018994	0	0	0.27868	0.29164	-0.01296	0	0	0.28221	0.28886	-0.0066545	0	0	0.48673	0.51009	-0.023355	0	0	0.49102	0.50682	-0.015802	0	0	0.49532	0.5035	-0.0081795	0	0
103	13410742	0.069341	0.07569	-0.0063492	0	0	0.070525	0.074871	-0.0043457	0	0	0.071671	0.073926	-0.0022549	0	0	0.27485	0.29408	-0.019231	0	0	0.27851	0.29155	-0.013038	0	0	0.2821	0.28878	-0.0066838	0	0	0.48636	0.50991	-0.023556	0	0	0.49078	0.50672	-0.015934	0	0	0.49524	0.50341	-0.0081676	0	0
104	9593307	0.069264	0.075659	-0.0063946	0	0	0.070429	0.07484	-0.0044116	0	0	0.071633	0.07389	-0.0022571	0	0	0.27448	0.29398	-0.019496	0	0	0.27826	0.29145	-0.013197	0	0	0.28196	0.28874	-0.0067765	0	0	0.48592	0.50977	-0.023849	0	0	0.49045	0.50666	-0.016212	0	0	0.49511	0.50336	-0.0082507	0	0
105	6770685	0.069149	0.075613	-0.0064637	0	0	0.070358	0.074791	-0.0044329	0	0	0.071605	0.073888	-0.0022829	0	0	0.27417	0.29385	-0.019681	0	0	0.278	0.29139	-0.013391	0	0	0.28186	0.28872	-0.0068624	0	0	0.48546	0.50966	-0.024192	0	0	0.49022	0.50658	-0.016364	0	0	0.49498	0.50331	-0.008329	0	0
