## Supplementary Data: A zip file containing the simulation executable, the source code, R scripts, batch files, and simulation results. for "Age-related late-onset disease heritability patterns and implications for genome-wide association studies": EnvironmentArray.csv

Age	Env	Incidence	CasesExpected
1	0	-0.00036862	0
2	0	-0.000367254	0
3	0	-0.000365745	0
4	0	-0.000364079	0
5	0	-0.000362238	0
6	0	-0.000360205	0
7	0	-0.000357959	0
8	0	-0.000355479	0
9	0	-0.00035274	0
10	0	-0.000349714	0
11	0	-0.000346373	0
12	0	-0.000342682	0
13	0	-0.000338606	0
14	0	-0.000334105	0
15	0	-0.000329134	0
16	0	-0.000323643	0
17	0	-0.000317581	0
18	0	-0.000310885	0
19	0	-0.000303492	0
20	0	-0.000295328	0
21	0	-0.000286314	0
22	0	-0.000276361	0
23	0	-0.000265372	0
24	0	-0.00025324	0
25	0	-0.000239846	0
26	0	-0.000225061	0
27	0	-0.000208741	0
28	0	-0.000190727	0
29	0	-0.000170847	0
30	0	-0.000148908	0
31	0	-0.0001247	0
32	0	-9.799e-05	0
33	0	-6.85246e-05	0
34	0	-3.60234e-05	0
35	0	-1.79013e-07	0
36	4.52114e-06	3.9346e-05	3.935e+04
37	9.55549e-06	8.29217e-05	8.292e+04
38	1.51741e-05	0.000130954	1.309e+05
39	2.14758e-05	0.000183885	1.838e+05
40	2.85619e-05	0.000242203	2.421e+05
41	3.65583e-05	0.000306437	3.062e+05
42	4.55929e-05	0.000377168	3.768e+05
43	5.58108e-05	0.000455025	4.544e+05
44	6.738e-05	0.000540698	5.397e+05
45	8.0507e-05	0.000634933	6.334e+05
46	9.53976e-05	0.000738541	7.363e+05
47	0.000112322	0.0008524	8.492e+05
48	0.000131545	0.000977459	9.73e+05
49	0.000153419	0.00111474	1.109e+06
50	0.000178302	0.00126534	1.257e+06
51	0.000206628	0.00143045	1.419e+06
52	0.000238894	0.00161131	1.596e+06
53	0.000275659	0.00180927	1.789e+06
54	0.000317577	0.00202575	2e+06
55	0.000365414	0.00226224	2.229e+06
56	0.000420008	0.00252031	2.478e+06
57	0.000482327	0.0028016	2.747e+06
58	0.000553501	0.00310781	3.039e+06
59	0.00063485	0.00344066	3.354e+06
60	0.000727805	0.00380192	3.693e+06
61	0.000834005	0.00419338	4.058e+06
62	0.00095533	0.00461678	4.449e+06
63	0.00109395	0.00507384	4.867e+06
64	0.00125239	0.00556622	5.312e+06
65	0.00143336	0.00609542	5.785e+06
66	0.00163996	0.00666283	6.285e+06
67	0.0018758	0.00726962	6.812e+06
68	0.00214484	0.00791672	7.364e+06
69	0.00245152	0.00860475	7.941e+06
70	0.00280086	0.009334	8.539e+06
71	0.00319809	0.0101043	9.158e+06
72	0.00364934	0.0109152	9.793e+06
73	0.0041614	0.0117656	1.044e+07
74	0.00474178	0.0126539	1.11e+07
75	0.00539787	0.0135781	1.176e+07
76	0.0061386	0.0145355	1.241e+07
77	0.00697311	0.015523	1.307e+07
78	0.00791131	0.0165369	1.37e+07
79	0.00896348	0.0175731	1.432e+07
80	0.0101409	0.018627	1.491e+07
81	0.0114543	0.0196938	1.547e+07
82	0.0129156	0.0207683	1.6e+07
83	0.0145379	0.0218454	1.648e+07
84	0.0163337	0.0229196	1.691e+07
85	0.0183139	0.0239857	1.729e+07
86	0.0204942	0.0250386	1.762e+07
87	0.0228864	0.0260734	1.788e+07
88	0.0255029	0.0270857	1.809e+07
89	0.0283576	0.0280713	1.824e+07
90	0.0314604	0.0290266	1.834e+07
91	0.0348268	0.0299485	1.837e+07
92	0.0384695	0.0308344	1.835e+07
93	0.042398	0.0316822	1.827e+07
94	0.0466254	0.0324904	1.814e+07
95	0.051162	0.033258	1.797e+07
96	0.0560252	0.0339846	1.775e+07
97	0.061219	0.0346699	1.749e+07
98	0.0667592	0.0353143	1.72e+07
99	0.072654	0.0359185	1.688e+07
100	0.0789161	0.0364833	1.653e+07
101	0.0855548	0.03701	1.615e+07
102	0.0925845	0.0375	1.576e+07
103	0.100011	0.0379548	1.535e+07
104	0.107851	0.0383761	1.493e+07
105	0.116113	0.0387655	1.451e+07
106	0.124807	0.0391248	1.407e+07
107	0.133949	0.0394558	1.364e+07
108	0.143548	0.0397604	1.32e+07
109	0.153616	0.0400401	1.276e+07
110	0.164167	0.0402967	1.233e+07
