## Supplementary Data: A zip file containing the simulation executable, the source code, R scripts, batch files, and simulation results. for "Age-related late-onset disease heritability patterns and implications for genome-wide association studies": FrailtyAnalysis.csv

Age	Heritability	MeanOR	CaseOR	nControls	nCases	nCumIncidence	nIncidence	nLifeIncidence0	nAbsIncidence0	nLifeIncidence5	nAbsIncidence5	nLifeIncidence10	nAbsIncidence10	nLifeIncidence15	nAbsIncidence15
36	0.56516	0.99985	71.506	1999921308	78692	3.9346e-05	3.9346e-05	3.8366e-05	3.8366e-05	3.8591e-05	3.8591e-05	3.8782e-05	3.8782e-05	3.8942e-05	3.8942e-05
37	0.56507	0.9995	67.825	1999755471	165837	0.00012226	8.2922e-05	0.00011911	8.075e-05	0.00011983	8.1242e-05	0.00012044	8.1657e-05	0.00012095	8.2014e-05
38	0.56495	0.99895	64.777	1999493596	261875	0.0002532	0.00013095	0.00024644	0.00012735	0.00024797	0.00012816	0.00024925	0.00012883	0.00025036	0.00012942
39	0.56477	0.99819	61.394	1999125918	367678	0.00043704	0.00018389	0.00042496	0.00017856	0.00042768	0.00017975	0.00042993	0.00018073	0.00043189	0.00018158
40	0.56455	0.99721	58.478	1998641723	484195	0.00067914	0.0002422	0.00065968	0.00023482	0.00066404	0.00023647	0.00066763	0.0002378	0.00067073	0.00023895
41	0.56427	0.99598	55.679	1998029264	612459	0.00098537	0.00030644	0.00095609	0.00029662	0.00096264	0.00029881	0.00096798	0.00030056	0.00097257	0.00030204
42	0.56394	0.99449	53.068	1997275672	753592	0.0013622	0.00037717	0.0013202	0.00036445	0.0013296	0.00036729	0.0013371	0.00036953	0.0013436	0.00037141
43	0.56356	0.99271	50.475	1996366861	908811	0.0018166	0.00045503	0.0017585	0.00043887	0.0017715	0.00044249	0.0017818	0.00044531	0.0017907	0.00044765
44	0.56311	0.99063	48.119	1995287429	1079432	0.0023563	0.0005407	0.002278	0.00052047	0.0022955	0.00052503	0.0023094	0.00052854	0.0023211	0.00053141
45	0.5626	0.98822	45.856	1994020555	1266874	0.0029897	0.00063493	0.0028864	0.00060987	0.0029097	0.00061559	0.0029279	0.0006199	0.002943	0.0006234
46	0.56203	0.98546	43.533	1992547889	1472666	0.0037261	0.00073854	0.003592	0.00070772	0.0036224	0.00071487	0.0036459	0.00072015	0.0036652	0.00072436
47	0.56139	0.98232	41.433	1990849441	1698448	0.0045753	0.0008524	0.0044037	0.00081475	0.004443	0.00082366	0.0044728	0.00083008	0.0044973	0.00083513
48	0.56067	0.97878	39.392	1988903467	1945974	0.0055483	0.00097746	0.0053311	0.00093167	0.0053815	0.00094276	0.005419	0.00095054	0.0054495	0.00095659
49	0.55987	0.97481	37.317	1986686356	2217111	0.0066568	0.0011147	0.0063845	0.0010593	0.0064485	0.001073	0.0064955	0.0010824	0.0065331	0.0010897
50	0.559	0.97038	35.437	1984172516	2513840	0.0079137	0.0012653	0.0075749	0.0011983	0.0076558	0.0012154	0.0077141	0.0012268	0.0077603	0.0012354
51	0.55803	0.96547	33.627	1981334263	2838253	0.0093329	0.0014304	0.0089139	0.0013497	0.0090157	0.0013708	0.0090877	0.0013846	0.009144	0.0013948
52	0.55698	0.96004	31.784	1978141722	3192541	0.010929	0.0016113	0.010414	0.0015141	0.010541	0.0015401	0.01063	0.001557	0.010699	0.0015691
53	0.55584	0.95406	30.055	1974562733	3578989	0.012719	0.0018093	0.012088	0.0016926	0.012247	0.0017245	0.012356	0.001745	0.012439	0.0017594
54	0.5546	0.94751	28.466	1970562772	3999961	0.014719	0.0020257	0.01395	0.0018858	0.014148	0.0019249	0.014281	0.00195	0.014381	0.0019671
55	0.55325	0.94035	26.887	1966104894	4457878	0.016948	0.0022622	0.016014	0.0020948	0.016259	0.0021424	0.016422	0.0021729	0.016542	0.0021933
56	0.5518	0.93256	25.317	1961149700	4955194	0.019425	0.0025203	0.018295	0.0023203	0.018596	0.002378	0.018796	0.0024151	0.01894	0.0024395
57	0.55023	0.9241	23.865	1955655338	5494362	0.022172	0.0028016	0.020808	0.0025632	0.021178	0.0026326	0.021422	0.0026778	0.021595	0.0027071
58	0.54855	0.91495	22.506	1949577541	6077797	0.025211	0.0031078	0.02357	0.002824	0.024021	0.0029073	0.024319	0.0029622	0.024526	0.0029975
59	0.54675	0.90508	21.159	1942869713	6707828	0.028565	0.0034407	0.026595	0.0031036	0.027143	0.003203	0.027506	0.0032695	0.027754	0.0033119
60	0.54482	0.89447	19.869	1935483073	7386640	0.032258	0.0038019	0.0299	0.0034027	0.030563	0.0035205	0.031004	0.0036006	0.031302	0.0036518
61	0.54277	0.8831	18.673	1927366865	8116208	0.036317	0.0041934	0.033502	0.0037216	0.034299	0.0038606	0.034833	0.0039566	0.03519	0.0040184
62	0.54058	0.87096	17.474	1918468641	8898224	0.040766	0.0046168	0.037415	0.0040608	0.038369	0.0042238	0.039013	0.0043383	0.039443	0.0044128
63	0.53825	0.85803	16.375	1908734631	9734010	0.045633	0.0050738	0.041655	0.0044199	0.042792	0.0046106	0.043566	0.0047465	0.044082	0.0048362
64	0.53578	0.84429	15.32	1898110203	10624428	0.050945	0.0055662	0.046235	0.0047989	0.047584	0.005021	0.048512	0.0051818	0.04913	0.0052892
65	0.53317	0.82977	14.312	1886540424	11569779	0.05673	0.0060954	0.051167	0.0051972	0.052761	0.0054553	0.053868	0.0056443	0.054608	0.0057726
66	0.53041	0.81444	13.36	1873970723	12569701	0.063015	0.0066628	0.056463	0.0056139	0.058339	0.0059133	0.059654	0.0061341	0.060538	0.0062866
67	0.52751	0.79834	12.454	1860347663	13623060	0.069826	0.0072696	0.062129	0.0060473	0.06433	0.0063941	0.065886	0.0066509	0.066939	0.0068312
68	0.52444	0.78147	11.603	1845619812	14727851	0.07719	0.0079167	0.068171	0.0064953	0.070745	0.0068963	0.072578	0.0071938	0.073828	0.007406
69	0.52123	0.76386	10.788	1829738714	15881098	0.085131	0.0086048	0.074589	0.0069549	0.077591	0.0074185	0.079741	0.0077619	0.08122	0.0080104
70	0.51787	0.74556	10.028	1812659942	17078772	0.09367	0.009334	0.081379	0.0074225	0.084872	0.0079585	0.087383	0.0083538	0.089127	0.0086431
71	0.51435	0.72659	9.3094	1794344217	18315725	0.10283	0.010104	0.088534	0.0078938	0.092588	0.0085136	0.095511	0.0089676	0.097558	0.0093025
72	0.51068	0.70701	8.6315	1774758565	19585652	0.11262	0.010915	0.096037	0.008363	0.10073	0.00908	0.10412	0.0096006	0.10652	0.0099862
73	0.50686	0.68689	7.9894	1753877484	20881081	0.12306	0.011766	0.10387	0.0088239	0.1093	0.0096531	0.11322	0.010249	0.116	0.010691
74	0.50289	0.66629	7.3915	1731684079	22193405	0.13416	0.012654	0.112	0.0092703	0.11827	0.010228	0.12279	0.010909	0.12601	0.011414
75	0.49879	0.64528	6.8319	1708171127	23512952	0.14591	0.013578	0.12039	0.0096956	0.12762	0.010797	0.13281	0.011577	0.13654	0.012152
76	0.49454	0.62395	6.3053	1683342018	24829109	0.15833	0.014535	0.12901	0.010093	0.13732	0.011355	0.14327	0.012247	0.14755	0.0129
77	0.49018	0.60238	5.8115	1657211539	26130479	0.17139	0.015523	0.13781	0.010451	0.14733	0.011893	0.15414	0.012913	0.15905	0.013653
78	0.48569	0.58065	5.3555	1629806443	27405096	0.1851	0.016537	0.14673	0.010762	0.1576	0.012402	0.16538	0.013568	0.17098	0.014405
79	0.48109	0.55885	4.9324	1601165771	28640672	0.19942	0.017573	0.1557	0.011014	0.16809	0.012874	0.17696	0.014204	0.18333	0.01515
80	0.47639	0.53707	4.535	1571340895	29824876	0.21433	0.018627	0.16467	0.011199	0.17874	0.013301	0.18881	0.014812	0.19604	0.015882
81	0.4716	0.51541	4.1676	1540395262	30945633	0.2298	0.019694	0.17355	0.011308	0.18949	0.013674	0.2009	0.015385	0.20908	0.016593
82	0.46673	0.49395	3.8295	1508403827	31991435	0.2458	0.020768	0.18228	0.011329	0.20026	0.013983	0.21316	0.015912	0.22239	0.017276
83	0.46179	0.47276	3.5172	1475452192	32951635	0.26227	0.021845	0.19076	0.011254	0.21098	0.014216	0.22551	0.016383	0.2359	0.017923
84	0.45679	0.45193	3.2292	1441635461	33816731	0.27918	0.02292	0.19894	0.011079	0.22158	0.014365	0.2379	0.016791	0.24957	0.018525
85	0.45176	0.43152	2.9637	1407056861	34578600	0.29647	0.023986	0.20672	0.010801	0.23197	0.014421	0.25025	0.017127	0.26332	0.019074
86	0.44669	0.4116	2.7185	1371826162	35230699	0.31409	0.025039	0.21405	0.010421	0.24208	0.014377	0.26248	0.017385	0.27708	0.019561
87	0.44161	0.39221	2.4941	1336057964	35768198	0.33197	0.026073	0.22087	0.0099401	0.25184	0.014223	0.27452	0.017555	0.29078	0.019977
88	0.43652	0.37341	2.2895	1299869907	36188057	0.35007	0.027086	0.22713	0.0093627	0.26116	0.013954	0.28629	0.017627	0.30435	0.020314
89	0.43145	0.35524	2.1017	1263380868	36489039	0.36831	0.028071	0.23278	0.0086963	0.26998	0.013569	0.29773	0.017594	0.31772	0.020565
90	0.42639	0.33771	1.9293	1226709208	36671660	0.38665	0.029027	0.2378	0.0079534	0.27824	0.013071	0.30875	0.017452	0.33081	0.020727
91	0.42136	0.32087	1.7715	1189971117	36738091	0.40501	0.029948	0.24219	0.0071513	0.28588	0.012464	0.3193	0.017196	0.34357	0.020794
92	0.41637	0.30471	1.6279	1153279114	36692003	0.42336	0.030834	0.24594	0.0063116	0.29288	0.011755	0.32931	0.01682	0.35592	0.02076
93	0.41144	0.28925	1.4964	1116740723	36538391	0.44163	0.031682	0.24909	0.0054595	0.29919	0.010952	0.33872	0.016322	0.36781	0.020618
94	0.40656	0.27448	1.3772	1080457365	36283358	0.45977	0.03249	0.25167	0.0046205	0.30481	0.010065	0.34749	0.015705	0.37918	0.020364
95	0.40174	0.26041	1.2682	1044523465	35933900	0.47774	0.033258	0.25374	0.0038202	0.30974	0.0091129	0.35558	0.014976	0.38998	0.019996
96	0.39699	0.24701	1.1685	1009025786	35497679	0.49549	0.033985	0.25534	0.0030804	0.31397	0.008115	0.36297	0.014144	0.40017	0.019513
97	0.39232	0.23428	1.0778	974042978	34982808	0.51298	0.03467	0.25657	0.0024213	0.31755	0.0070968	0.36963	0.013217	0.40971	0.018912
98	0.38773	0.2222	0.99481	939645333	34397645	0.53018	0.035314	0.25747	0.0018554	0.32052	0.0060854	0.37558	0.012207	0.41857	0.018193
99	0.38323	0.21075	0.91896	905894720	33750613	0.54705	0.035918	0.25812	0.0013863	0.32292	0.005108	0.38081	0.011127	0.42673	0.017362
100	0.37881	0.19991	0.85028	872844681	33050039	0.56358	0.036483	0.25858	0.0010111	0.32482	0.0041907	0.38534	0.0099966	0.43417	0.016429
101	0.37449	0.18966	0.78695	840540664	32304017	0.57973	0.03701	0.25889	0.00072059	0.32628	0.0033546	0.38919	0.0088374	0.44089	0.015403
102	0.37025	0.17996	0.72975	809020361	31520303	0.59549	0.0375	0.2591	0.00050119	0.32738	0.002619	0.39242	0.0076761	0.4469	0.014296
103	0.36611	0.17079	0.67683	778314134	30706227	0.61084	0.037955	0.25924	0.00033932	0.32819	0.0019941	0.39506	0.0065404	0.45221	0.01312
104	0.36206	0.16214	0.62875	748445500	29868634	0.62578	0.038376	0.25933	0.00022316	0.32876	0.0014811	0.39719	0.0054575	0.45684	0.011889
105	0.3581	0.15396	0.58481	719431657	29013843	0.64028	0.038765	0.25938	0.00014227	0.32917	0.0010744	0.39885	0.0044528	0.46081	0.010622
106	0.35422	0.14624	0.54442	691284032	28147625	0.65436	0.039125	0.25941	8.764e-05	0.32944	0.00076176	0.40013	0.0035463	0.46417	0.0093424
107	0.35044	0.13896	0.50712	664008836	27275196	0.668	0.039456	0.25943	5.1884e-05	0.32962	0.00052733	0.40108	0.0027556	0.46696	0.0080764
108	0.34675	0.13209	0.47294	637607611	26401225	0.6812	0.03976	0.25944	2.9621e-05	0.32974	0.00035546	0.40178	0.002089	0.46924	0.0068515
109	0.34314	0.1256	0.44163	612077764	25529847	0.69396	0.04004	0.25945	1.6016e-05	0.32981	0.00023283	0.40227	0.0015453	0.47105	0.0056941
110	0.33963	0.11948	0.41265	587413075	24664689	0.70629	0.040297	0.25945	8.2608e-06	0.32986	0.00014789	0.40261	0.0011168	0.47247	0.0046287
