## Supplementary Data: A zip file containing the simulation executable, the source code, R scripts, batch files, and simulation results. for "Age-related late-onset disease heritability patterns and implications for genome-wide association studies": HeritabilityAnalysis.csv

Age	PopMean	PopVar	PopSD	CaseMean	CaseVar	CaseSD	CumulativeCaseMean	CumulativeCaseVar	CumulativeCaseSD	Heritability	MeanOR	CaseOR	nControls	nCases	CumIncidence	nIncidence	nLifetimeIncidence	nAbsoluteIncidence
36	-0.00015371	4.2758	2.0678	4.2698	4.1632	2.0404	0	0	0	0.56516	0.99985	71.506	1999921308	78692	3.9346e-05	3.9346e-05	3.8366e-05	3.8366e-05
37	-0.00050343	4.2743	2.0674	4.2169	4.0542	2.0135	0	0	0	0.56507	0.9995	67.825	1999755471	165837	0.00012226	8.2922e-05	0.00011911	8.075e-05
38	-0.0010498	4.2721	2.0669	4.171	3.8935	1.9732	0	0	0	0.56495	0.99895	64.777	1999493596	261875	0.0002532	0.00013095	0.00024644	0.00012735
39	-0.0018072	4.2691	2.0662	4.1173	3.8167	1.9536	0	0	0	0.56477	0.99819	61.394	1999125918	367678	0.00043704	0.00018389	0.00042496	0.00017856
40	-0.0027933	4.2652	2.0652	4.0686	3.7043	1.9247	0	0	0	0.56455	0.99721	58.478	1998641723	484195	0.00067914	0.0002422	0.00065968	0.00023482
41	-0.0040263	4.2604	2.0641	4.0196	3.6273	1.9045	0	0	0	0.56427	0.99598	55.679	1998029264	612459	0.00098537	0.00030644	0.00095609	0.00029662
42	-0.0055263	4.2547	2.0627	3.9716	3.5268	1.878	0	0	0	0.56394	0.99449	53.068	1997275672	753592	0.0013622	0.00037717	0.0013202	0.00036445
43	-0.007314	4.2481	2.0611	3.9215	3.4544	1.8586	0	0	0	0.56356	0.99271	50.475	1996366861	908811	0.0018166	0.00045503	0.0017585	0.00043887
44	-0.0094136	4.2404	2.0592	3.8737	3.3861	1.8401	0	0	0	0.56311	0.99063	48.119	1995287429	1079432	0.0023563	0.0005407	0.002278	0.00052047
45	-0.01185	4.2316	2.0571	3.8255	3.31	1.8193	0	0	0	0.5626	0.98822	45.856	1994020555	1266874	0.0029897	0.00063493	0.0028864	0.00060987
46	-0.014648	4.2218	2.0547	3.7735	3.2429	1.8008	0	0	0	0.56203	0.98546	43.533	1992547889	1472666	0.0037261	0.00073854	0.003592	0.00070772
47	-0.017837	4.2107	2.052	3.7241	3.1742	1.7816	0	0	0	0.56139	0.98232	41.433	1990849441	1698448	0.0045753	0.0008524	0.0044037	0.00081475
48	-0.021449	4.1985	2.049	3.6736	3.1082	1.763	0	0	0	0.56067	0.97878	39.392	1988903467	1945974	0.0055483	0.00097746	0.0053311	0.00093167
49	-0.025512	4.1849	2.0457	3.6195	3.0494	1.7463	0	0	0	0.55987	0.97481	37.317	1986686356	2217111	0.0066568	0.0011147	0.0063845	0.0010593
50	-0.030065	4.1701	2.0421	3.5678	2.9833	1.7272	0	0	0	0.559	0.97038	35.437	1984172516	2513840	0.0079137	0.0012653	0.0075749	0.0011983
51	-0.035144	4.1538	2.0381	3.5153	2.9195	1.7087	0	0	0	0.55803	0.96547	33.627	1981334263	2838253	0.0093329	0.0014304	0.0089139	0.0013497
52	-0.040783	4.1362	2.0338	3.459	2.8624	1.6919	0	0	0	0.55698	0.96004	31.784	1978141722	3192541	0.010929	0.0016113	0.010414	0.0015141
53	-0.047025	4.1171	2.0291	3.403	2.8051	1.6748	0	0	0	0.55584	0.95406	30.055	1974562733	3578989	0.012719	0.0018093	0.012088	0.0016926
54	-0.053918	4.0964	2.024	3.3487	2.7491	1.658	0	0	0	0.5546	0.94751	28.466	1970562772	3999961	0.014719	0.0020257	0.01395	0.0018858
55	-0.061503	4.0741	2.0184	3.2917	2.6949	1.6416	0	0	0	0.55325	0.94035	26.887	1966104894	4457878	0.016948	0.0022622	0.016014	0.0020948
56	-0.069824	4.0503	2.0125	3.2315	2.6409	1.6251	0	0	0	0.5518	0.93256	25.317	1961149700	4955194	0.019425	0.0025203	0.018295	0.0023203
57	-0.078933	4.0248	2.0062	3.1724	2.5902	1.6094	0	0	0	0.55023	0.9241	23.865	1955655338	5494362	0.022172	0.0028016	0.020808	0.0025632
58	-0.088886	3.9975	1.9994	3.1138	2.5403	1.5938	0	0	0	0.54855	0.91495	22.506	1949577541	6077797	0.025211	0.0031078	0.02357	0.002824
59	-0.09973	3.9685	1.9921	3.0521	2.4875	1.5772	0	0	0	0.54675	0.90508	21.159	1942869713	6707828	0.028565	0.0034407	0.026595	0.0031036
60	-0.11152	3.9378	1.9844	2.9892	2.4393	1.5618	0	0	0	0.54482	0.89447	19.869	1935483073	7386640	0.032258	0.0038019	0.0299	0.0034027
61	-0.12431	3.9053	1.9762	2.9271	2.3877	1.5452	0	0	0	0.54277	0.8831	18.673	1927366865	8116208	0.036317	0.0041934	0.033502	0.0037216
62	-0.13816	3.871	1.9675	2.8607	2.3443	1.5311	0	0	0	0.54058	0.87096	17.474	1918468641	8898224	0.040766	0.0046168	0.037415	0.0040608
63	-0.15312	3.835	1.9583	2.7957	2.2935	1.5144	0	0	0	0.53825	0.85803	16.375	1908734631	9734010	0.045633	0.0050738	0.041655	0.0044199
64	-0.16925	3.7971	1.9486	2.7292	2.2484	1.4995	0	0	0	0.53578	0.84429	15.32	1898110203	10624428	0.050945	0.0055662	0.046235	0.0047989
65	-0.18661	3.7574	1.9384	2.6611	2.2013	1.4837	0	0	0	0.53317	0.82977	14.312	1886540424	11569779	0.05673	0.0060954	0.051167	0.0051972
66	-0.20525	3.716	1.9277	2.5923	2.1565	1.4685	0	0	0	0.53041	0.81444	13.36	1873970723	12569701	0.063015	0.0066628	0.056463	0.0056139
67	-0.22522	3.6729	1.9165	2.522	2.1132	1.4537	0	0	0	0.52751	0.79834	12.454	1860347663	13623060	0.069826	0.0072696	0.062129	0.0060473
68	-0.24658	3.6281	1.9048	2.4512	2.0683	1.4382	0	0	0	0.52444	0.78147	11.603	1845619812	14727851	0.07719	0.0079167	0.068171	0.0064953
69	-0.26937	3.5817	1.8925	2.3785	2.0253	1.4231	0	0	0	0.52123	0.76386	10.788	1829738714	15881098	0.085131	0.0086048	0.074589	0.0069549
70	-0.29362	3.5337	1.8798	2.3054	1.9808	1.4074	0	0	0	0.51787	0.74556	10.028	1812659942	17078772	0.09367	0.009334	0.081379	0.0074225
71	-0.31939	3.4842	1.8666	2.231	1.9403	1.393	0	0	0	0.51435	0.72659	9.3094	1794344217	18315725	0.10283	0.010104	0.088534	0.0078938
72	-0.34671	3.4334	1.8529	2.1554	1.8972	1.3774	0	0	0	0.51068	0.70701	8.6315	1774758565	19585652	0.11262	0.010915	0.096037	0.008363
73	-0.37557	3.3814	1.8388	2.0781	1.8565	1.3625	0	0	0	0.50686	0.68689	7.9894	1753877484	20881081	0.12306	0.011766	0.10387	0.0088239
74	-0.40602	3.3282	1.8243	2.0003	1.8151	1.3473	0	0	0	0.50289	0.66629	7.3915	1731684079	22193405	0.13416	0.012654	0.112	0.0092703
75	-0.43806	3.2739	1.8094	1.9216	1.7752	1.3323	0	0	0	0.49879	0.64528	6.8319	1708171127	23512952	0.14591	0.013578	0.12039	0.0096956
76	-0.47169	3.2189	1.7941	1.8414	1.7355	1.3174	0	0	0	0.49454	0.62395	6.3053	1683342018	24829109	0.15833	0.014535	0.12901	0.010093
77	-0.50687	3.1631	1.7785	1.7598	1.6958	1.3022	0	0	0	0.49018	0.60238	5.8115	1657211539	26130479	0.17139	0.015523	0.13781	0.010451
78	-0.54361	3.1068	1.7626	1.6781	1.6591	1.2881	0	0	0	0.48569	0.58065	5.3555	1629806443	27405096	0.1851	0.016537	0.14673	0.010762
79	-0.58188	3.0501	1.7464	1.5958	1.6185	1.2722	0	0	0	0.48109	0.55885	4.9324	1601165771	28640672	0.19942	0.017573	0.1557	0.011014
80	-0.62162	2.9931	1.7301	1.5118	1.5817	1.2577	0	0	0	0.47639	0.53707	4.535	1571340895	29824876	0.21433	0.018627	0.16467	0.011199
81	-0.66278	2.9362	1.7135	1.4273	1.5456	1.2432	0	0	0	0.4716	0.51541	4.1676	1540395262	30945633	0.2298	0.019694	0.17355	0.011308
82	-0.70532	2.8793	1.6969	1.3427	1.51	1.2288	0	0	0	0.46673	0.49395	3.8295	1508403827	31991435	0.2458	0.020768	0.18228	0.011329
83	-0.74916	2.8227	1.6801	1.2577	1.4753	1.2146	0	0	0	0.46179	0.47276	3.5172	1475452192	32951635	0.26227	0.021845	0.19076	0.011254
84	-0.79423	2.7665	1.6633	1.1722	1.4405	1.2002	0	0	0	0.45679	0.45193	3.2292	1441635461	33816731	0.27918	0.02292	0.19894	0.011079
85	-0.84045	2.7109	1.6465	1.0864	1.4063	1.1859	0	0	0	0.45176	0.43152	2.9637	1407056861	34578600	0.29647	0.023986	0.20672	0.010801
86	-0.88772	2.6559	1.6297	1.0001	1.3752	1.1727	0	0	0	0.44669	0.4116	2.7185	1371826162	35230699	0.31409	0.025039	0.21405	0.010421
87	-0.93595	2.6018	1.613	0.91395	1.3433	1.159	0	0	0	0.44161	0.39221	2.4941	1336057964	35768198	0.33197	0.026073	0.22087	0.0099401
88	-0.98507	2.5487	1.5965	0.82834	1.3129	1.1458	0	0	0	0.43652	0.37341	2.2895	1299869907	36188057	0.35007	0.027086	0.22713	0.0093627
89	-1.035	2.4965	1.58	0.74276	1.2828	1.1326	0	0	0	0.43145	0.35524	2.1017	1263380868	36489039	0.36831	0.028071	0.23278	0.0086963
90	-1.0856	2.4455	1.5638	0.65716	1.2546	1.1201	0	0	0	0.42639	0.33771	1.9293	1226709208	36671660	0.38665	0.029027	0.2378	0.0079534
91	-1.1367	2.3957	1.5478	0.57182	1.2272	1.1078	0	0	0	0.42136	0.32087	1.7715	1189971117	36738091	0.40501	0.029948	0.24219	0.0071513
92	-1.1884	2.3471	1.532	0.48729	1.2013	1.0961	0	0	0	0.41637	0.30471	1.6279	1153279114	36692003	0.42336	0.030834	0.24594	0.0063116
93	-1.2405	2.2998	1.5165	0.40308	1.1761	1.0845	0	0	0	0.41144	0.28925	1.4964	1116740723	36538391	0.44163	0.031682	0.24909	0.0054595
94	-1.2929	2.2538	1.5013	0.32002	1.1523	1.0735	0	0	0	0.40656	0.27448	1.3772	1080457365	36283358	0.45977	0.03249	0.25167	0.0046205
95	-1.3455	2.2092	1.4863	0.2376	1.1287	1.0624	0	0	0	0.40174	0.26041	1.2682	1044523465	35933900	0.47774	0.033258	0.25374	0.0038202
96	-1.3983	2.1659	1.4717	0.15568	1.1067	1.052	0	0	0	0.39699	0.24701	1.1685	1009025786	35497679	0.49549	0.033985	0.25534	0.0030804
97	-1.4512	2.124	1.4574	0.074922	1.0848	1.0415	0	0	0	0.39232	0.23428	1.0778	974042978	34982808	0.51298	0.03467	0.25657	0.0024213
98	-1.5042	2.0834	1.4434	-0.0052022	1.0652	1.0321	0	0	0	0.38773	0.2222	0.99481	939645333	34397645	0.53018	0.035314	0.25747	0.0018554
99	-1.5571	2.0442	1.4297	-0.084518	1.0452	1.0224	0	0	0	0.38323	0.21075	0.91896	905894720	33750613	0.54705	0.035918	0.25812	0.0013863
100	-1.6099	2.0062	1.4164	-0.16218	1.0269	1.0134	0	0	0	0.37881	0.19991	0.85028	872844681	33050039	0.56358	0.036483	0.25858	0.0010111
101	-1.6625	1.9696	1.4034	-0.23959	1.0088	1.0044	0	0	0	0.37449	0.18966	0.78695	840540664	32304017	0.57973	0.03701	0.25889	0.00072059
102	-1.715	1.9342	1.3908	-0.31505	0.99154	0.99576	0	0	0	0.37025	0.17996	0.72975	809020361	31520303	0.59549	0.0375	0.2591	0.00050119
103	-1.7673	1.9001	1.3784	-0.39033	0.97521	0.98753	0	0	0	0.36611	0.17079	0.67683	778314134	30706227	0.61084	0.037955	0.25924	0.00033932
104	-1.8193	1.8671	1.3664	-0.46401	0.95979	0.97969	0	0	0	0.36206	0.16214	0.62875	748445500	29868634	0.62578	0.038376	0.25933	0.00022316
105	-1.8711	1.8353	1.3547	-0.53648	0.94463	0.97192	0	0	0	0.3581	0.15396	0.58481	719431657	29013843	0.64028	0.038765	0.25938	0.00014227
106	-1.9225	1.8046	1.3433	-0.60803	0.93011	0.96442	0	0	0	0.35422	0.14624	0.54442	691284032	28147625	0.65436	0.039125	0.25941	8.764e-05
107	-1.9736	1.7749	1.3323	-0.679	0.91695	0.95758	0	0	0	0.35044	0.13896	0.50712	664008836	27275196	0.668	0.039456	0.25943	5.1884e-05
108	-2.0243	1.7463	1.3215	-0.74878	0.90393	0.95075	0	0	0	0.34675	0.13209	0.47294	637607611	26401225	0.6812	0.03976	0.25944	2.9621e-05
109	-2.0746	1.7186	1.311	-0.81727	0.89105	0.94395	0	0	0	0.34314	0.1256	0.44163	612077764	25529847	0.69396	0.04004	0.25945	1.6016e-05
110	-2.1246	1.692	1.3008	-0.88515	0.879	0.93755	0	0	0	0.33963	0.11948	0.41265	587413075	24664689	0.70629	0.040297	0.25945	8.2608e-06
