## Supplementary Data: A zip file containing the simulation executable, the source code, R scripts, batch files, and simulation results. for "Age-related late-onset disease heritability patterns and implications for genome-wide association studies": StatisticalPower.csv

Age	nCases	p0	c0	d0	s0	sd0	p1	c1	d1	s1	sd1	p2	c2	d2	s2	sd2	p3	c3	d3	s3	sd3	p4	c4	d4	s4	sd4	p5	c5	d5	s5	sd5	p6	c6	d6	s6	sd6	p7	c7	d7	s7	sd7	p8	c8	d8	s8	sd8
36	78692	0.072998	0.082069	-0.0090706	0.082069	-0.0090706	0.072998	0.079752	-0.0067543	0.079752	-0.0067543	0.073001	0.07641	-0.0034084	0.07641	-0.0034084	0.286	0.31438	-0.02838	0.31438	-0.02838	0.286	0.30487	-0.018864	0.30487	-0.018864	0.286	0.29457	-0.0085769	0.29457	-0.0085769	0.5	0.53378	-0.033778	0.53378	-0.033778	0.50001	0.52444	-0.024438	0.52444	-0.024438	0.5	0.51257	-0.012567	0.51257	-0.012567
37	165837	0.072998	0.082929	-0.0099313	0.082652	-0.0096546	0.072997	0.079448	-0.0064514	0.079546	-0.0065491	0.073001	0.076471	-0.0034697	0.076451	-0.0034501	0.286	0.31415	-0.02815	0.31422	-0.028225	0.286	0.30494	-0.018939	0.30492	-0.018915	0.28599	0.29571	-0.0097132	0.29534	-0.0093478	0.5	0.53326	-0.033267	0.53343	-0.033432	0.5	0.52308	-0.023077	0.52352	-0.023515	0.5	0.51223	-0.012234	0.51234	-0.012342
38	261875	0.072996	0.082592	-0.0095959	0.082621	-0.0096248	0.072996	0.079601	-0.0066048	0.079574	-0.0065783	0.073001	0.075869	-0.0028683	0.07615	-0.0031494	0.286	0.31418	-0.028187	0.3142	-0.028207	0.286	0.30502	-0.019022	0.30497	-0.018972	0.28599	0.29541	-0.0094183	0.29538	-0.0093849	0.49999	0.534	-0.034006	0.53372	-0.033731	0.5	0.52305	-0.023047	0.52328	-0.023275	0.5	0.51132	-0.011324	0.51181	-0.011816
39	367678	0.072995	0.082211	-0.0092164	0.082449	-0.009454	0.072995	0.079449	-0.0064536	0.079522	-0.0065265	0.073	0.075724	-0.0027242	0.075971	-0.0029708	0.28599	0.3136	-0.027611	0.31395	-0.027959	0.286	0.30489	-0.018895	0.30494	-0.018942	0.28599	0.29567	-0.0096795	0.2955	-0.0095098	0.49999	0.53253	-0.032543	0.53322	-0.033235	0.5	0.52255	-0.022556	0.52297	-0.022975	0.49999	0.51131	-0.011321	0.5116	-0.011609
40	484195	0.072992	0.082355	-0.0093622	0.082415	-0.0094228	0.072993	0.079209	-0.006216	0.07941	-0.0064168	0.072999	0.075787	-0.0027879	0.075905	-0.002906	0.28598	0.31351	-0.027523	0.31379	-0.027808	0.28599	0.30498	-0.018993	0.30495	-0.018963	0.28599	0.29544	-0.00945	0.29548	-0.00949	0.49998	0.53274	-0.032766	0.53305	-0.033073	0.49999	0.5223	-0.022311	0.52273	-0.022741	0.49999	0.51145	-0.011464	0.51155	-0.011559
41	612459	0.072989	0.082224	-0.0092345	0.082356	-0.0093662	0.072992	0.079301	-0.0063098	0.079376	-0.0063849	0.072998	0.07619	-0.0031914	0.075994	-0.0029954	0.28598	0.31303	-0.02705	0.31355	-0.027578	0.28599	0.30485	-0.018864	0.30492	-0.018936	0.28599	0.29529	-0.0093036	0.29542	-0.009434	0.49997	0.53258	-0.032608	0.5329	-0.032935	0.49998	0.52201	-0.022024	0.52251	-0.022523	0.49999	0.51131	-0.011321	0.51147	-0.011487
42	753592	0.072986	0.082141	-0.0091555	0.082296	-0.0093104	0.072989	0.079354	-0.0063652	0.07937	-0.0063812	0.072997	0.076204	-0.0032067	0.076052	-0.0030547	0.28597	0.31277	-0.0268	0.31334	-0.02737	0.28598	0.30379	-0.017808	0.30461	-0.018629	0.28598	0.29504	-0.0090581	0.29532	-0.0093325	0.49996	0.53198	-0.032019	0.53265	-0.032691	0.49998	0.52223	-0.022252	0.52243	-0.022454	0.49998	0.511	-0.011013	0.51134	-0.011359
43	908811	0.072982	0.081868	-0.008886	0.082189	-0.0092073	0.072986	0.078968	-0.0059816	0.07927	-0.0062833	0.072996	0.0759	-0.0029036	0.076014	-0.0030179	0.28595	0.31231	-0.026357	0.31308	-0.027126	0.28597	0.30418	-0.018211	0.3045	-0.018531	0.28598	0.29501	-0.0090272	0.29524	-0.0092592	0.49994	0.53146	-0.031515	0.53235	-0.032407	0.49997	0.52133	-0.021362	0.52215	-0.022188	0.49998	0.51099	-0.011008	0.51125	-0.011275
44	1079432	0.072977	0.081927	-0.0089502	0.082129	-0.0091521	0.072983	0.078896	-0.0059127	0.079184	-0.0062009	0.072994	0.075971	-0.0029767	0.076004	-0.0030097	0.28594	0.31225	-0.026309	0.31289	-0.02695	0.28596	0.30363	-0.01767	0.3043	-0.018341	0.28597	0.29513	-0.0091577	0.29521	-0.0092398	0.49992	0.53149	-0.031567	0.53215	-0.032228	0.49996	0.52124	-0.021286	0.52195	-0.02199	0.49997	0.5108	-0.010826	0.51115	-0.011177
45	1266874	0.072972	0.081816	-0.008844	0.082063	-0.0090913	0.07298	0.078835	-0.0058551	0.07911	-0.0061305	0.072992	0.075988	-0.0029958	0.076001	-0.0030083	0.28592	0.31171	-0.025784	0.31264	-0.026716	0.28595	0.3033	-0.017354	0.30409	-0.01814	0.28597	0.29534	-0.0093729	0.29524	-0.0092727	0.49991	0.53058	-0.030677	0.53182	-0.031915	0.49994	0.52096	-0.021023	0.52174	-0.021796	0.49997	0.51088	-0.010915	0.51109	-0.011127
46	1472666	0.072965	0.08175	-0.0087852	0.082001	-0.009036	0.072975	0.078836	-0.0058604	0.079056	-0.0060806	0.07299	0.075908	-0.0029176	0.075982	-0.0029921	0.2859	0.31133	-0.025421	0.31238	-0.026475	0.28594	0.30294	-0.017007	0.30386	-0.017926	0.28596	0.29488	-0.0089208	0.29517	-0.0092084	0.49988	0.53029	-0.030412	0.53152	-0.031636	0.49993	0.52075	-0.020819	0.52154	-0.021615	0.49996	0.51056	-0.010605	0.51099	-0.01103
47	1698448	0.072958	0.081556	-0.0085986	0.081918	-0.0089608	0.07297	0.078788	-0.0058179	0.079006	-0.0060359	0.072988	0.075974	-0.0029867	0.075981	-0.0029932	0.28588	0.31116	-0.025278	0.31215	-0.02627	0.28592	0.30293	-0.017007	0.30369	-0.017768	0.28595	0.29447	-0.0085124	0.29504	-0.0090851	0.49986	0.53004	-0.030184	0.53124	-0.031387	0.49991	0.52044	-0.020532	0.52134	-0.021428	0.49995	0.51057	-0.010625	0.51091	-0.010962
48	1945974	0.072949	0.081509	-0.0085593	0.081847	-0.0088973	0.072965	0.07854	-0.005575	0.078924	-0.0059596	0.072985	0.075894	-0.0029095	0.075966	-0.0029808	0.28586	0.31062	-0.024756	0.31188	-0.026025	0.28591	0.30288	-0.016971	0.30355	-0.017642	0.28595	0.29436	-0.0084094	0.29492	-0.0089734	0.49983	0.52956	-0.02973	0.53095	-0.031121	0.49989	0.52044	-0.02055	0.52118	-0.021291	0.49994	0.51039	-0.010449	0.51082	-0.010881
49	2217111	0.07294	0.081293	-0.0083525	0.081754	-0.0088143	0.072959	0.078525	-0.0055667	0.078858	-0.0058993	0.072982	0.075826	-0.0028443	0.075942	-0.0029607	0.28583	0.31034	-0.024509	0.31163	-0.025795	0.28589	0.30243	-0.016541	0.30336	-0.017474	0.28594	0.29445	-0.0085134	0.29484	-0.0089047	0.4998	0.52923	-0.029439	0.53066	-0.030868	0.49987	0.51993	-0.020067	0.52097	-0.021106	0.49993	0.5101	-0.010172	0.5107	-0.010772
50	2513840	0.07293	0.080972	-0.008042	0.08163	-0.0087002	0.072951	0.078543	-0.0055918	0.078808	-0.0058564	0.072978	0.075762	-0.0027835	0.075914	-0.0029356	0.2858	0.31004	-0.024243	0.31138	-0.025575	0.28587	0.30229	-0.016427	0.30319	-0.017325	0.28593	0.29429	-0.008366	0.29475	-0.0088281	0.49976	0.5288	-0.029041	0.53037	-0.030609	0.49984	0.51978	-0.019936	0.52078	-0.020941	0.49991	0.50997	-0.010058	0.51058	-0.010669
51	2838253	0.072918	0.081011	-0.008093	0.081536	-0.0086177	0.072944	0.078439	-0.0054952	0.078752	-0.0058082	0.072974	0.075706	-0.0027317	0.075882	-0.0029079	0.28577	0.30969	-0.023924	0.31112	-0.025353	0.28584	0.30181	-0.015963	0.30298	-0.017137	0.28591	0.29426	-0.0083501	0.29468	-0.0087655	0.49972	0.5284	-0.028678	0.53007	-0.03035	0.49981	0.51936	-0.019551	0.52057	-0.020753	0.4999	0.50989	-0.0099948	0.51048	-0.010579
52	3192541	0.072905	0.080848	-0.0079427	0.081436	-0.00853	0.072935	0.078279	-0.0053437	0.078683	-0.0057477	0.07297	0.075657	-0.0026875	0.075849	-0.0028794	0.28573	0.30932	-0.023593	0.31086	-0.025128	0.28582	0.30176	-0.015942	0.3028	-0.016984	0.2859	0.29394	-0.0080424	0.29457	-0.008671	0.49967	0.52786	-0.028188	0.52974	-0.030073	0.49978	0.51916	-0.019376	0.52036	-0.020579	0.49988	0.50984	-0.0099548	0.51039	-0.010501
53	3578989	0.072891	0.080709	-0.0078175	0.081333	-0.0084419	0.072925	0.078321	-0.0053959	0.078632	-0.0057066	0.072965	0.075555	-0.0025901	0.075808	-0.0028427	0.28569	0.30897	-0.023285	0.31059	-0.024905	0.28579	0.30142	-0.015634	0.30261	-0.016819	0.28589	0.29408	-0.0081984	0.2945	-0.0086172	0.49962	0.52773	-0.028105	0.52946	-0.02984	0.49975	0.51866	-0.018915	0.52012	-0.020374	0.49987	0.50953	-0.0096596	0.51026	-0.010398
54	3999961	0.072876	0.080562	-0.0076867	0.081229	-0.0083528	0.072915	0.078065	-0.0051504	0.078555	-0.00564	0.07296	0.075458	-0.0024982	0.07576	-0.0028003	0.28564	0.30858	-0.02294	0.31032	-0.024678	0.28576	0.3013	-0.01554	0.30243	-0.016672	0.28587	0.29379	-0.0079204	0.29441	-0.0085364	0.49957	0.52699	-0.027424	0.52913	-0.029559	0.49971	0.51844	-0.018732	0.51989	-0.020184	0.49985	0.5095	-0.0096515	0.51016	-0.010313
55	4457878	0.072859	0.080483	-0.0076249	0.081131	-0.008272	0.072903	0.077992	-0.0050891	0.078481	-0.0055776	0.072954	0.075525	-0.0025705	0.075729	-0.0027751	0.28559	0.30822	-0.022635	0.31004	-0.024454	0.28572	0.30092	-0.015192	0.30223	-0.016507	0.28585	0.29362	-0.0077633	0.2943	-0.00845	0.4995	0.52668	-0.02718	0.5288	-0.0293	0.49967	0.51815	-0.018482	0.51966	-0.019996	0.49983	0.50929	-0.0094689	0.51005	-0.010221
56	4955194	0.07284	0.080328	-0.0074884	0.081028	-0.0081885	0.072891	0.077951	-0.0050607	0.078413	-0.0055228	0.072948	0.075521	-0.0025733	0.075703	-0.002755	0.28553	0.30771	-0.022176	0.30975	-0.024212	0.28569	0.30074	-0.015055	0.30204	-0.016355	0.28583	0.29333	-0.007493	0.29418	-0.0083444	0.49944	0.52611	-0.026673	0.52846	-0.029024	0.49962	0.51798	-0.018361	0.51945	-0.019828	0.4998	0.50916	-0.0093592	0.50993	-0.010132
57	5494362	0.072819	0.0803	-0.007481	0.080938	-0.0081192	0.072877	0.077865	-0.004988	0.078345	-0.0054688	0.072941	0.075456	-0.0025147	0.075672	-0.0027314	0.28547	0.30729	-0.021821	0.30944	-0.023969	0.28565	0.30043	-0.014781	0.30184	-0.016196	0.28581	0.29336	-0.0075446	0.29408	-0.0082638	0.49936	0.52575	-0.02639	0.52812	-0.028762	0.49957	0.51755	-0.01798	0.51921	-0.019643	0.49978	0.50883	-0.0090574	0.5098	-0.010021
58	6077797	0.072796	0.080111	-0.0073146	0.080838	-0.0080422	0.072861	0.077732	-0.0048709	0.078271	-0.00541	0.072933	0.075321	-0.0023874	0.07563	-0.0026965	0.2854	0.30703	-0.021621	0.30915	-0.023745	0.2856	0.30016	-0.014563	0.30164	-0.016039	0.28579	0.29307	-0.0072824	0.29396	-0.0081654	0.49928	0.52525	-0.025963	0.52778	-0.028496	0.49952	0.51711	-0.017589	0.51896	-0.019444	0.49975	0.50875	-0.0089967	0.50967	-0.0099219
59	6707828	0.072772	0.079879	-0.0071076	0.080726	-0.0079541	0.072845	0.07769	-0.0048455	0.078203	-0.0053584	0.072925	0.075343	-0.0024175	0.075596	-0.0026711	0.28533	0.30646	-0.021128	0.30883	-0.023502	0.28555	0.30001	-0.014461	0.30145	-0.015898	0.28576	0.29318	-0.0074115	0.29386	-0.0080994	0.49919	0.52457	-0.025379	0.5274	-0.028207	0.49946	0.517	-0.01754	0.51873	-0.019274	0.49972	0.50861	-0.0088918	0.50955	-0.009828
60	7386640	0.072745	0.079721	-0.0069756	0.080611	-0.0078655	0.072826	0.077644	-0.0048174	0.078139	-0.0053127	0.072916	0.075288	-0.0023717	0.075561	-0.0026448	0.28525	0.30611	-0.020856	0.30852	-0.023269	0.2855	0.2996	-0.014105	0.30124	-0.01574	0.28574	0.29305	-0.007315	0.29377	-0.0080342	0.4991	0.52422	-0.025124	0.52704	-0.027938	0.49939	0.51646	-0.017065	0.51847	-0.019078	0.49968	0.50848	-0.0087972	0.50942	-0.0097396
61	8116208	0.072716	0.079538	-0.0068217	0.080491	-0.0077743	0.072807	0.077485	-0.004678	0.078066	-0.0052592	0.072906	0.075244	-0.0023375	0.075525	-0.0026191	0.28517	0.30568	-0.020516	0.3082	-0.023038	0.28544	0.29947	-0.014036	0.30104	-0.015602	0.28571	0.29283	-0.0071198	0.29367	-0.0079586	0.499	0.5237	-0.024706	0.52666	-0.027669	0.49932	0.51639	-0.017065	0.51824	-0.018917	0.49965	0.50826	-0.0086073	0.50929	-0.0096451
62	8898224	0.072685	0.079427	-0.0067417	0.080375	-0.0076893	0.072786	0.07733	-0.0045446	0.077986	-0.0051999	0.072896	0.075198	-0.0023023	0.07549	-0.002594	0.28507	0.30519	-0.020114	0.30788	-0.022802	0.28537	0.2991	-0.013726	0.30083	-0.015454	0.28567	0.29266	-0.0069857	0.29356	-0.0078811	0.49888	0.52319	-0.024305	0.52629	-0.027402	0.49924	0.51578	-0.016532	0.51797	-0.018724	0.49961	0.50806	-0.0084505	0.50916	-0.0095495
63	9734010	0.072651	0.079307	-0.0066553	0.080261	-0.0076092	0.072763	0.077294	-0.0045308	0.077912	-0.0051491	0.072884	0.07522	-0.0023361	0.075461	-0.0025771	0.28497	0.30482	-0.019847	0.30755	-0.022577	0.28531	0.29874	-0.013431	0.30061	-0.015299	0.28564	0.2925	-0.0068624	0.29344	-0.0078036	0.49876	0.52276	-0.023994	0.52591	-0.027147	0.49916	0.51549	-0.016329	0.5177	-0.018543	0.49957	0.50789	-0.0083232	0.50902	-0.0094564
64	10624428	0.072615	0.079116	-0.0065007	0.080141	-0.007526	0.072738	0.077136	-0.0043978	0.077831	-0.0050927	0.072871	0.075096	-0.0022242	0.075423	-0.0025514	0.28487	0.30426	-0.019391	0.30721	-0.022341	0.28523	0.2984	-0.013162	0.30037	-0.015142	0.2856	0.29231	-0.006707	0.29333	-0.0077227	0.49863	0.5221	-0.023471	0.52551	-0.026881	0.49907	0.5151	-0.016025	0.51743	-0.01836	0.49952	0.50775	-0.0082234	0.50889	-0.0093689
65	11569779	0.072576	0.079051	-0.0064747	0.08003	-0.0074543	0.072712	0.077105	-0.0043937	0.077757	-0.0050455	0.072858	0.075067	-0.0022089	0.075387	-0.0025286	0.28475	0.30382	-0.019072	0.30686	-0.022112	0.28515	0.29811	-0.012955	0.30014	-0.01499	0.28556	0.29224	-0.0066741	0.29321	-0.0076523	0.49849	0.52163	-0.023136	0.52512	-0.026626	0.49898	0.51478	-0.015807	0.51716	-0.018186	0.49947	0.50754	-0.0080647	0.50875	-0.00928
66	12569701	0.072534	0.078866	-0.0063328	0.079914	-0.0073804	0.072683	0.076931	-0.0042473	0.077675	-0.0049913	0.072844	0.074921	-0.0020766	0.07534	-0.0024959	0.28462	0.30326	-0.018638	0.3065	-0.021877	0.28507	0.29778	-0.012708	0.29991	-0.014838	0.28552	0.29207	-0.006547	0.2931	-0.0075813	0.49834	0.52094	-0.022603	0.5247	-0.02636	0.49887	0.51433	-0.015454	0.51688	-0.018007	0.49942	0.50728	-0.0078622	0.50861	-0.0091858
67	13623060	0.072489	0.078672	-0.0061833	0.079793	-0.0073042	0.072653	0.076808	-0.0041546	0.07759	-0.004937	0.072829	0.074911	-0.0020821	0.075298	-0.0024692	0.28449	0.30297	-0.01848	0.30616	-0.021667	0.28498	0.29756	-0.012581	0.29968	-0.014701	0.28547	0.29187	-0.0063997	0.29298	-0.007508	0.49818	0.52042	-0.022243	0.52428	-0.026104	0.49876	0.514	-0.015243	0.5166	-0.017837	0.49936	0.50717	-0.0078039	0.50847	-0.0091022
68	14727851	0.072441	0.078473	-0.0060321	0.079667	-0.007226	0.072621	0.076734	-0.004113	0.077508	-0.0048878	0.072812	0.074927	-0.0021143	0.075263	-0.0024505	0.28435	0.30241	-0.01806	0.3058	-0.021452	0.28488	0.29715	-0.012266	0.29944	-0.014556	0.28542	0.29171	-0.0062875	0.29286	-0.0074366	0.498	0.51991	-0.021903	0.52386	-0.02586	0.49864	0.51366	-0.015014	0.51632	-0.017675	0.4993	0.50694	-0.0076383	0.50832	-0.0090172
69	15881098	0.072389	0.078396	-0.0060065	0.079548	-0.0071591	0.072586	0.076562	-0.0039752	0.07742	-0.0048337	0.072795	0.074852	-0.0020574	0.075224	-0.0024299	0.28419	0.30195	-0.017759	0.30544	-0.021247	0.28478	0.29678	-0.012007	0.29919	-0.014412	0.28537	0.29151	-0.0061391	0.29273	-0.0073635	0.49782	0.51934	-0.021524	0.52344	-0.025624	0.49852	0.51326	-0.014749	0.51603	-0.017517	0.49924	0.50673	-0.0074895	0.50817	-0.0089332
70	17078772	0.072335	0.078176	-0.0058414	0.079423	-0.0070886	0.072549	0.076498	-0.0039489	0.077336	-0.0047865	0.072776	0.074789	-0.0020135	0.075185	-0.002409	0.28403	0.30144	-0.017413	0.30508	-0.021045	0.28467	0.29658	-0.011909	0.29895	-0.014285	0.28531	0.29136	-0.0060428	0.29261	-0.0072944	0.49762	0.51871	-0.02109	0.52301	-0.025389	0.49838	0.51281	-0.014426	0.51574	-0.017358	0.49917	0.50662	-0.0074505	0.50803	-0.0088612
71	18315725	0.072277	0.078011	-0.0057341	0.079298	-0.0070207	0.07251	0.076389	-0.0038787	0.077252	-0.0047414	0.072756	0.074749	-0.0019937	0.075146	-0.0023904	0.28386	0.30092	-0.017062	0.30471	-0.020847	0.28455	0.29621	-0.011658	0.29871	-0.014158	0.28525	0.29108	-0.0058267	0.29247	-0.0072173	0.49741	0.51815	-0.020733	0.52258	-0.025166	0.49824	0.51236	-0.01412	0.51544	-0.0172	0.4991	0.50634	-0.0072444	0.50788	-0.0087839
72	19585652	0.072215	0.077844	-0.005629	0.079171	-0.0069558	0.072469	0.076279	-0.0038103	0.077167	-0.0046984	0.072735	0.074667	-0.0019327	0.075104	-0.0023698	0.28368	0.30033	-0.016651	0.30433	-0.020648	0.28442	0.2958	-0.011376	0.29845	-0.01403	0.28519	0.29105	-0.0058606	0.29235	-0.0071577	0.49719	0.51744	-0.020246	0.52213	-0.02494	0.49809	0.51199	-0.013901	0.51514	-0.017051	0.49902	0.5061	-0.0070815	0.50772	-0.0087064
73	20881081	0.07215	0.077678	-0.0055281	0.079045	-0.0068942	0.072425	0.076148	-0.0037235	0.077081	-0.0046558	0.072712	0.074606	-0.001894	0.075062	-0.0023499	0.28348	0.2999	-0.016416	0.30395	-0.020466	0.28429	0.29554	-0.011252	0.29821	-0.013915	0.28512	0.29087	-0.0057427	0.29222	-0.0070995	0.49696	0.51697	-0.020009	0.52169	-0.024737	0.49793	0.51159	-0.013659	0.51484	-0.016911	0.49894	0.50599	-0.0070546	0.50758	-0.0086422
74	22193405	0.072083	0.07743	-0.0053471	0.078911	-0.0068283	0.072379	0.076034	-0.0036549	0.076994	-0.0046154	0.072689	0.074527	-0.0018384	0.075018	-0.0023289	0.28328	0.29946	-0.016182	0.30358	-0.020299	0.28415	0.29512	-0.010964	0.29795	-0.013798	0.28505	0.29063	-0.0055771	0.29209	-0.0070383	0.49671	0.51631	-0.019605	0.52125	-0.02454	0.49776	0.51112	-0.013362	0.51453	-0.016772	0.49885	0.50571	-0.0068618	0.50742	-0.0085746
75	23512952	0.072011	0.077265	-0.0052538	0.078778	-0.006767	0.07233	0.075897	-0.0035663	0.076906	-0.0045754	0.072664	0.074487	-0.0018228	0.074975	-0.0023109	0.28307	0.29882	-0.015749	0.3032	-0.020129	0.28401	0.2948	-0.010793	0.2977	-0.013691	0.28498	0.29051	-0.0055357	0.29196	-0.0069864	0.49645	0.51571	-0.019267	0.5208	-0.024355	0.49758	0.51074	-0.013158	0.51422	-0.016645	0.49876	0.50544	-0.0066809	0.50726	-0.0085055
76	24829109	0.071937	0.077054	-0.0051166	0.078643	-0.0067062	0.07228	0.075764	-0.0034842	0.076816	-0.0045365	0.072638	0.074446	-0.0018076	0.074934	-0.0022956	0.28284	0.29829	-0.015451	0.30281	-0.01997	0.28385	0.29437	-0.010518	0.29744	-0.013583	0.2849	0.2903	-0.0053972	0.29183	-0.006934	0.49617	0.51501	-0.018833	0.52035	-0.024175	0.49739	0.51021	-0.012822	0.51391	-0.016517	0.49866	0.50519	-0.0065272	0.5071	-0.0084378
77	26130479	0.071858	0.076916	-0.0050579	0.078511	-0.006653	0.072226	0.075665	-0.0034389	0.076728	-0.0045022	0.07261	0.074387	-0.0017765	0.074892	-0.0022815	0.28261	0.2978	-0.015196	0.30243	-0.019824	0.28369	0.29402	-0.010328	0.29718	-0.013483	0.28482	0.29012	-0.005306	0.2917	-0.006886	0.49589	0.5144	-0.01851	0.51989	-0.024008	0.4972	0.50975	-0.012555	0.51359	-0.016395	0.49856	0.50501	-0.0064481	0.50694	-0.0083786
78	27405096	0.071776	0.076756	-0.0049803	0.078382	-0.0066055	0.072171	0.075506	-0.0033351	0.076638	-0.0044668	0.072582	0.074304	-0.0017222	0.074848	-0.0022665	0.28236	0.29725	-0.014891	0.30205	-0.019687	0.28353	0.29365	-0.010128	0.29692	-0.01339	0.28473	0.28989	-0.0051617	0.29157	-0.0068374	0.49559	0.5137	-0.018118	0.51944	-0.02385	0.49699	0.5094	-0.01241	0.51328	-0.01629	0.49846	0.50481	-0.0063565	0.50678	-0.0083262
79	28640672	0.071692	0.07648	-0.0047882	0.078245	-0.0065531	0.072113	0.075408	-0.0032952	0.07655	-0.0044365	0.072552	0.074238	-0.0016855	0.074805	-0.0022523	0.2821	0.29664	-0.014538	0.30166	-0.019554	0.28335	0.29327	-0.0099143	0.29665	-0.013302	0.28464	0.28968	-0.0050344	0.29143	-0.00679	0.49527	0.5131	-0.017826	0.51898	-0.023708	0.49678	0.50885	-0.012074	0.51296	-0.016184	0.49835	0.50453	-0.0061829	0.50662	-0.0082731
80	29824876	0.071604	0.076304	-0.0047001	0.07811	-0.0065056	0.072053	0.075265	-0.0032117	0.07646	-0.0044069	0.072521	0.074212	-0.0016913	0.074763	-0.0022425	0.28184	0.29612	-0.014287	0.30127	-0.019435	0.28317	0.29289	-0.0097175	0.29639	-0.013221	0.28455	0.28952	-0.0049656	0.2913	-0.0067492	0.49495	0.51244	-0.017497	0.51853	-0.023579	0.49656	0.50845	-0.011891	0.51265	-0.016092	0.49824	0.5043	-0.0060588	0.50646	-0.0082241
81	30945633	0.071514	0.076124	-0.0046107	0.077976	-0.0064627	0.071991	0.075137	-0.0031454	0.076371	-0.0043797	0.072489	0.074086	-0.0015962	0.074718	-0.0022283	0.28156	0.29551	-0.013951	0.30089	-0.019322	0.28298	0.29257	-0.0095887	0.29613	-0.013153	0.28445	0.28926	-0.0048035	0.29116	-0.0067064	0.49461	0.51168	-0.017074	0.51807	-0.023455	0.49633	0.50792	-0.011595	0.51233	-0.016002	0.49812	0.50402	-0.0058967	0.5063	-0.0081757
82	31991435	0.071421	0.075885	-0.004464	0.07784	-0.0064193	0.071928	0.074992	-0.0030641	0.076281	-0.0043536	0.072456	0.074038	-0.0015817	0.074673	-0.002217	0.28128	0.29497	-0.013688	0.3005	-0.019221	0.28279	0.29211	-0.0093183	0.29587	-0.013084	0.28436	0.28912	-0.0047685	0.29103	-0.0066729	0.49426	0.51109	-0.016826	0.51761	-0.02335	0.49609	0.50748	-0.011387	0.51202	-0.015923	0.498	0.5038	-0.0057989	0.50613	-0.0081336
83	32951635	0.071324	0.075774	-0.0044499	0.07771	-0.0063867	0.071862	0.074885	-0.0030228	0.076194	-0.0043319	0.072423	0.073963	-0.0015404	0.074629	-0.002206	0.28099	0.29437	-0.013386	0.30011	-0.019129	0.28259	0.29178	-0.0091932	0.29562	-0.013028	0.28425	0.2889	-0.0046489	0.2909	-0.0066409	0.4939	0.51033	-0.016431	0.51715	-0.023252	0.49585	0.50705	-0.011207	0.5117	-0.015856	0.49787	0.50364	-0.0057704	0.50598	-0.0081033
84	33816731	0.071224	0.075554	-0.0043295	0.07758	-0.0063553	0.071794	0.074743	-0.0029491	0.076106	-0.0043117	0.072389	0.073871	-0.0014824	0.074583	-0.0021941	0.28068	0.29384	-0.01315	0.29973	-0.01905	0.28238	0.29134	-0.008962	0.29536	-0.012975	0.28415	0.28873	-0.0045826	0.29076	-0.0066149	0.49353	0.50961	-0.016071	0.5167	-0.023163	0.4956	0.50651	-0.010909	0.51139	-0.015791	0.49774	0.50338	-0.0056314	0.50582	-0.0080748
85	34578600	0.071123	0.075356	-0.0042332	0.07745	-0.0063272	0.071724	0.07465	-0.0029266	0.076021	-0.004297	0.072354	0.073815	-0.0014612	0.074538	-0.0021844	0.28038	0.2932	-0.012823	0.29935	-0.018976	0.28217	0.29093	-0.0087584	0.2951	-0.012926	0.28404	0.28852	-0.0044809	0.29063	-0.0065917	0.49316	0.50894	-0.015784	0.51624	-0.023089	0.49534	0.50611	-0.010767	0.51108	-0.015741	0.49761	0.50314	-0.0055262	0.50566	-0.008051
86	35230699	0.071019	0.075155	-0.004136	0.077321	-0.006302	0.071652	0.074513	-0.0028609	0.075936	-0.0042841	0.072317	0.073777	-0.0014593	0.074495	-0.0021782	0.28006	0.29264	-0.01258	0.29898	-0.018915	0.28196	0.29054	-0.0085871	0.29484	-0.012886	0.28393	0.2883	-0.004364	0.2905	-0.0065699	0.49277	0.50823	-0.015462	0.5158	-0.023027	0.49508	0.50556	-0.010487	0.51077	-0.015694	0.49748	0.50283	-0.0053539	0.5055	-0.0080263
87	35768198	0.070914	0.074959	-0.0040452	0.077194	-0.0062803	0.07158	0.074344	-0.0027634	0.075851	-0.0042703	0.072281	0.07369	-0.0014094	0.074452	-0.0021715	0.27974	0.29206	-0.012323	0.2986	-0.018864	0.28174	0.29014	-0.0084049	0.29459	-0.012852	0.28382	0.2881	-0.0042818	0.29037	-0.0065522	0.49237	0.50751	-0.015139	0.51535	-0.022975	0.49481	0.5052	-0.010397	0.51047	-0.015666	0.49734	0.50262	-0.0052814	0.50535	-0.0080087
88	36188057	0.070806	0.074781	-0.0039747	0.077069	-0.0062632	0.071506	0.07426	-0.0027544	0.075768	-0.0042627	0.072243	0.073629	-0.0013865	0.07441	-0.0021666	0.27941	0.29151	-0.012092	0.29824	-0.018824	0.28151	0.28976	-0.0082439	0.29434	-0.012826	0.28371	0.28789	-0.0041806	0.29024	-0.006537	0.49197	0.50692	-0.01495	0.51491	-0.022945	0.49453	0.50465	-0.010113	0.51017	-0.015638	0.4972	0.50234	-0.0051343	0.50519	-0.007992
89	36489039	0.070698	0.074561	-0.0038628	0.076945	-0.0062473	0.071431	0.074091	-0.0026599	0.075685	-0.0042543	0.072205	0.073575	-0.0013702	0.074368	-0.0021637	0.27908	0.29087	-0.01179	0.29787	-0.01879	0.28129	0.2894	-0.0081084	0.2941	-0.012808	0.28359	0.28775	-0.0041552	0.29012	-0.0065299	0.49156	0.50615	-0.014589	0.51448	-0.02292	0.49425	0.5042	-0.009945	0.50987	-0.015622	0.49706	0.50215	-0.0050896	0.50504	-0.007984
90	36671660	0.070587	0.074396	-0.0038087	0.076824	-0.006237	0.071356	0.073944	-0.0025879	0.075603	-0.0042468	0.072165	0.073532	-0.0013672	0.074329	-0.0021637	0.27875	0.29032	-0.011569	0.29751	-0.018768	0.28106	0.28901	-0.0079516	0.29385	-0.012798	0.28347	0.28751	-0.0040373	0.29	-0.0065233	0.49114	0.50546	-0.014319	0.51405	-0.022908	0.49397	0.50373	-0.0097586	0.50958	-0.015613	0.49691	0.50198	-0.0050692	0.5049	-0.007986
91	36738091	0.070476	0.074197	-0.0037209	0.076705	-0.0062293	0.07128	0.073821	-0.0025412	0.075522	-0.0042421	0.072126	0.073422	-0.0012964	0.074287	-0.0021614	0.27841	0.28976	-0.011357	0.29716	-0.018756	0.28082	0.28856	-0.0077354	0.29361	-0.012789	0.28336	0.28728	-0.0039205	0.28987	-0.0065174	0.49072	0.5048	-0.014078	0.51363	-0.02291	0.49368	0.50326	-0.0095814	0.5093	-0.015614	0.49676	0.50165	-0.0048893	0.50475	-0.0079853
92	36692003	0.070364	0.074004	-0.0036408	0.076588	-0.0062245	0.071203	0.073701	-0.0024987	0.075443	-0.0042403	0.072086	0.073393	-0.001307	0.074249	-0.002163	0.27806	0.28923	-0.011171	0.29682	-0.018757	0.28059	0.28819	-0.0076016	0.29338	-0.012789	0.28324	0.28712	-0.0038801	0.28975	-0.0065175	0.4903	0.50407	-0.013773	0.51322	-0.02292	0.49339	0.50279	-0.0094008	0.50902	-0.015622	0.49662	0.50142	-0.0048011	0.50461	-0.0079889
93	36538391	0.07025	0.073828	-0.0035783	0.076474	-0.0062237	0.071125	0.073584	-0.0024594	0.075366	-0.0042413	0.072045	0.073327	-0.0012814	0.074211	-0.0021654	0.27772	0.28862	-0.010901	0.29648	-0.018763	0.28035	0.28789	-0.0075386	0.29315	-0.012801	0.28311	0.28698	-0.0038705	0.28964	-0.0065256	0.48987	0.50343	-0.013566	0.51281	-0.022945	0.4931	0.50227	-0.0091641	0.50874	-0.015633	0.49647	0.5012	-0.0047353	0.50446	-0.0079982
94	36283358	0.070136	0.073651	-0.0035152	0.076362	-0.0062265	0.071046	0.073469	-0.0024232	0.075291	-0.0042452	0.072004	0.073257	-0.0012528	0.074173	-0.0021685	0.27737	0.28805	-0.010682	0.29615	-0.018778	0.28011	0.28743	-0.0073206	0.29293	-0.012813	0.28299	0.28678	-0.0037923	0.28953	-0.0065361	0.48944	0.50271	-0.01327	0.51241	-0.022978	0.49281	0.50184	-0.0090303	0.50846	-0.015654	0.49632	0.50092	-0.0046009	0.50432	-0.0080077
95	35933900	0.070021	0.073466	-0.0034451	0.076254	-0.0062322	0.070967	0.073344	-0.0023771	0.075218	-0.004251	0.071965	0.073147	-0.0011822	0.074134	-0.0021693	0.27702	0.28751	-0.010493	0.29582	-0.018802	0.27987	0.28708	-0.007206	0.29271	-0.012833	0.28287	0.28664	-0.0037764	0.28942	-0.0065532	0.489	0.502	-0.012995	0.51202	-0.023018	0.49251	0.50141	-0.0088955	0.5082	-0.015685	0.49617	0.5007	-0.0045288	0.50419	-0.0080218
96	35497679	0.069906	0.073291	-0.0033848	0.076147	-0.0062411	0.070888	0.073218	-0.0023299	0.075146	-0.0042585	0.071925	0.073108	-0.0011826	0.074098	-0.0021727	0.27667	0.28699	-0.01032	0.29551	-0.018836	0.27963	0.28672	-0.0070908	0.29249	-0.012859	0.28274	0.28633	-0.0035847	0.28931	-0.0065643	0.48857	0.50135	-0.012778	0.51164	-0.02307	0.49222	0.50097	-0.0087541	0.50794	-0.015723	0.49602	0.50047	-0.0044498	0.50406	-0.0080397
97	34982808	0.069793	0.073065	-0.0032718	0.076042	-0.0062494	0.070809	0.073075	-0.0022661	0.075076	-0.0042665	0.071884	0.073052	-0.0011673	0.074062	-0.0021775	0.27632	0.28644	-0.010121	0.2952	-0.018878	0.27939	0.28634	-0.0069523	0.29228	-0.012891	0.28262	0.28621	-0.0035887	0.2892	-0.006583	0.48813	0.50069	-0.012559	0.51127	-0.023132	0.49192	0.50048	-0.0085561	0.50769	-0.015766	0.49586	0.50023	-0.0043693	0.50392	-0.0080608
98	34397645	0.069679	0.072893	-0.0032134	0.07594	-0.0062608	0.07073	0.072979	-0.0022487	0.075008	-0.0042779	0.071844	0.072988	-0.0011445	0.074027	-0.0021831	0.27597	0.28586	-0.0098915	0.29489	-0.018925	0.27915	0.28594	-0.0067872	0.29208	-0.012925	0.28249	0.28604	-0.0035491	0.2891	-0.0066059	0.4877	0.50009	-0.012397	0.5109	-0.023208	0.49162	0.50004	-0.0084133	0.50744	-0.015815	0.49571	0.50002	-0.0043075	0.5038	-0.0080863
99	33750613	0.069565	0.072746	-0.003181	0.075842	-0.0062765	0.070651	0.072841	-0.0021895	0.074941	-0.0042896	0.071803	0.072936	-0.0011327	0.073993	-0.0021901	0.27562	0.28535	-0.0097294	0.2946	-0.01898	0.27891	0.2856	-0.0066859	0.29188	-0.012965	0.28237	0.28574	-0.003367	0.289	-0.0066232	0.48726	0.49942	-0.012156	0.51055	-0.02329	0.49132	0.49962	-0.0082905	0.5072	-0.015871	0.49556	0.49979	-0.0042353	0.50367	-0.0081149
100	33050039	0.069451	0.072573	-0.0031216	0.075746	-0.0062945	0.070573	0.072704	-0.0021306	0.074875	-0.0043018	0.071763	0.072856	-0.0010926	0.07396	-0.0021966	0.27527	0.28484	-0.0095714	0.29431	-0.019043	0.27868	0.28514	-0.0064658	0.29168	-0.013003	0.28225	0.28565	-0.0033998	0.2889	-0.0066491	0.48682	0.49881	-0.011985	0.51021	-0.023383	0.49103	0.49914	-0.0081091	0.50696	-0.015931	0.49541	0.49958	-0.0041724	0.50355	-0.0081471
101	32304017	0.069338	0.072404	-0.0030658	0.075653	-0.0063149	0.070495	0.072619	-0.0021245	0.074812	-0.0043176	0.071722	0.072837	-0.001115	0.073929	-0.0022066	0.27492	0.28434	-0.0094214	0.29404	-0.019114	0.27844	0.28487	-0.0064321	0.29149	-0.013052	0.28213	0.2854	-0.0032772	0.2888	-0.006673	0.48639	0.49817	-0.011783	0.50987	-0.023484	0.49073	0.49871	-0.0079761	0.50673	-0.015996	0.49526	0.49935	-0.0040948	0.50344	-0.0081815
102	31520303	0.069225	0.072245	-0.0030208	0.075562	-0.006338	0.070417	0.07248	-0.002063	0.074751	-0.0043332	0.071682	0.072745	-0.0010622	0.073897	-0.0022151	0.27458	0.28383	-0.0092558	0.29377	-0.019191	0.2782	0.28461	-0.006411	0.29131	-0.01311	0.282	0.28528	-0.0032781	0.28871	-0.0067029	0.48595	0.49753	-0.01158	0.50954	-0.023591	0.49044	0.49832	-0.0078778	0.50651	-0.016069	0.4951	0.49913	-0.0040268	0.50332	-0.0082185
103	30706227	0.069112	0.07208	-0.002968	0.075475	-0.0063631	0.070339	0.072407	-0.0020681	0.074692	-0.0043528	0.071641	0.072722	-0.0010809	0.073868	-0.0022266	0.27423	0.28335	-0.0091189	0.2935	-0.019275	0.27796	0.28419	-0.0062309	0.29113	-0.013168	0.28188	0.2851	-0.0032172	0.28862	-0.0067343	0.48552	0.49692	-0.0114	0.50923	-0.023707	0.49014	0.49788	-0.0077396	0.50629	-0.016146	0.49495	0.49901	-0.0040641	0.50322	-0.0082645
104	29868634	0.069	0.071918	-0.0029182	0.07539	-0.0063902	0.070262	0.072271	-0.0020087	0.074634	-0.0043721	0.071601	0.072648	-0.0010473	0.073839	-0.0022377	0.27389	0.28285	-0.0089637	0.29325	-0.019365	0.27772	0.28393	-0.0062069	0.29096	-0.013234	0.28176	0.28494	-0.0031755	0.28853	-0.0067683	0.48509	0.49637	-0.011285	0.50892	-0.023833	0.48985	0.49756	-0.007712	0.50608	-0.016233	0.4948	0.49873	-0.0039297	0.50311	-0.0083083
105	29013843	0.068888	0.071784	-0.0028966	0.075308	-0.0064208	0.070184	0.0722	-0.002016	0.074579	-0.0043951	0.07156	0.072613	-0.0010525	0.073811	-0.0022507	0.27355	0.28232	-0.0087768	0.293	-0.019457	0.27749	0.28355	-0.0060648	0.29079	-0.013301	0.28164	0.28478	-0.0031379	0.28844	-0.0068049	0.48466	0.49568	-0.011018	0.50862	-0.02396	0.48956	0.49712	-0.0075669	0.50588	-0.016324	0.49465	0.49847	-0.0038226	0.503	-0.0083515
106	28147625	0.068777	0.0716	-0.0028229	0.075229	-0.0064515	0.070109	0.072016	-0.0019071	0.074524	-0.0044146	0.071521	0.072529	-0.0010081	0.073783	-0.0022625	0.27321	0.2819	-0.0086903	0.29276	-0.019558	0.27725	0.28323	-0.0059807	0.29063	-0.013373	0.28152	0.28467	-0.0031551	0.28836	-0.0068472	0.48424	0.49507	-0.010836	0.50833	-0.024093	0.48927	0.49665	-0.0073872	0.50568	-0.016414	0.4945	0.49831	-0.0038113	0.5029	-0.0083997
107	27275196	0.068668	0.071436	-0.0027682	0.075151	-0.0064833	0.070033	0.071962	-0.0019294	0.074471	-0.0044384	0.071481	0.072491	-0.0010099	0.073757	-0.002276	0.27287	0.28146	-0.0085917	0.29253	-0.019667	0.27702	0.28287	-0.0058498	0.29047	-0.013445	0.28139	0.28447	-0.0030726	0.28828	-0.0068889	0.48381	0.49451	-0.010699	0.50805	-0.024233	0.48898	0.49626	-0.0072792	0.50549	-0.016509	0.49436	0.49808	-0.0037234	0.5028	-0.0084481
108	26401225	0.06856	0.071276	-0.0027158	0.075076	-0.0065162	0.069958	0.07185	-0.0018919	0.074421	-0.0044629	0.071441	0.072449	-0.0010084	0.073732	-0.0022908	0.27253	0.28095	-0.0084229	0.29231	-0.019777	0.27679	0.28264	-0.0058522	0.29032	-0.013526	0.28127	0.28432	-0.0030504	0.28821	-0.0069335	0.48339	0.49398	-0.010584	0.50777	-0.024381	0.48869	0.49595	-0.0072611	0.5053	-0.016613	0.49421	0.49785	-0.0036403	0.50271	-0.0084969
109	25529847	0.068452	0.07115	-0.0026986	0.075004	-0.006552	0.069883	0.071748	-0.0018646	0.074371	-0.0044883	0.071402	0.072366	-0.00096337	0.073707	-0.0023042	0.2722	0.28049	-0.0082916	0.29209	-0.019892	0.27656	0.28229	-0.0057298	0.29017	-0.013608	0.28116	0.28409	-0.0029381	0.28813	-0.0069755	0.48298	0.49333	-0.010353	0.50751	-0.02453	0.48841	0.49552	-0.0071118	0.50512	-0.016718	0.49407	0.49768	-0.0036175	0.50262	-0.0085493
110	24664689	0.068345	0.070998	-0.0026535	0.074934	-0.006589	0.069809	0.071639	-0.0018298	0.074324	-0.0045144	0.071365	0.072291	-0.00092602	0.073682	-0.0023168	0.27187	0.28012	-0.0082555	0.29188	-0.020015	0.27633	0.28201	-0.0056776	0.29003	-0.013694	0.28104	0.28387	-0.0028338	0.28806	-0.0070153	0.48256	0.49287	-0.010306	0.50725	-0.024689	0.48812	0.49522	-0.0071054	0.50495	-0.016831	0.49392	0.49753	-0.0036133	0.50253	-0.0086062
