## Supplementary Data: A zip file containing the simulation executable, the source code, R scripts, batch files, and simulation results. for "Age-related late-onset disease heritability patterns and implications for genome-wide association studies": CasesMultipleSameAgeCohortStatisticalPower.csv

age	X1	X2	X3	X4	X5	X6	X7	X8	X9
50	1.000e+00	1.000e+00	1.000e+00	1.000e+00	1.000e+00	1.000e+00	1.000e+00	1.000e+00	1.000e+00
51	1.003e+00	1.002e+00	1.006e+00	1.003e+00	1.003e+00	1.008e+00	1.004e+00	1.003e+00	1.003e+00
52	1.007e+00	1.005e+00	1.013e+00	1.006e+00	1.006e+00	1.016e+00	1.007e+00	1.006e+00	1.006e+00
53	1.011e+00	1.008e+00	1.019e+00	1.010e+00	1.010e+00	1.023e+00	1.012e+00	1.009e+00	1.010e+00
54	1.015e+00	1.012e+00	1.026e+00	1.014e+00	1.014e+00	1.032e+00	1.016e+00	1.013e+00	1.014e+00
55	1.019e+00	1.016e+00	1.032e+00	1.019e+00	1.019e+00	1.040e+00	1.021e+00	1.017e+00	1.019e+00
56	1.024e+00	1.020e+00	1.038e+00	1.023e+00	1.024e+00	1.048e+00	1.026e+00	1.021e+00	1.024e+00
57	1.029e+00	1.024e+00	1.044e+00	1.029e+00	1.030e+00	1.056e+00	1.031e+00	1.026e+00	1.029e+00
58	1.035e+00	1.029e+00	1.050e+00	1.034e+00	1.036e+00	1.065e+00	1.037e+00	1.031e+00	1.035e+00
59	1.040e+00	1.034e+00	1.056e+00	1.040e+00	1.043e+00	1.074e+00	1.043e+00	1.036e+00	1.041e+00
60	1.046e+00	1.040e+00	1.062e+00	1.047e+00	1.050e+00	1.083e+00	1.050e+00	1.042e+00	1.048e+00
61	1.052e+00	1.046e+00	1.068e+00	1.054e+00	1.058e+00	1.092e+00	1.057e+00	1.048e+00	1.056e+00
62	1.059e+00	1.052e+00	1.073e+00	1.061e+00	1.067e+00	1.101e+00	1.064e+00	1.054e+00	1.063e+00
63	1.066e+00	1.059e+00	1.077e+00	1.069e+00	1.075e+00	1.109e+00	1.071e+00	1.061e+00	1.071e+00
64	1.075e+00	1.066e+00	1.081e+00	1.077e+00	1.085e+00	1.116e+00	1.080e+00	1.069e+00	1.080e+00
65	1.084e+00	1.074e+00	1.084e+00	1.086e+00	1.095e+00	1.124e+00	1.088e+00	1.076e+00	1.089e+00
66	1.093e+00	1.082e+00	1.089e+00	1.095e+00	1.104e+00	1.131e+00	1.097e+00	1.084e+00	1.099e+00
67	1.103e+00	1.091e+00	1.094e+00	1.103e+00	1.113e+00	1.139e+00	1.105e+00	1.092e+00	1.108e+00
68	1.114e+00	1.099e+00	1.099e+00	1.113e+00	1.123e+00	1.148e+00	1.115e+00	1.101e+00	1.118e+00
69	1.124e+00	1.108e+00	1.106e+00	1.122e+00	1.132e+00	1.156e+00	1.124e+00	1.109e+00	1.128e+00
70	1.135e+00	1.118e+00	1.113e+00	1.131e+00	1.142e+00	1.165e+00	1.133e+00	1.118e+00	1.138e+00
71	1.147e+00	1.128e+00	1.122e+00	1.141e+00	1.151e+00	1.174e+00	1.142e+00	1.126e+00	1.149e+00
72	1.158e+00	1.139e+00	1.132e+00	1.151e+00	1.161e+00	1.184e+00	1.151e+00	1.135e+00	1.159e+00
73	1.169e+00	1.149e+00	1.142e+00	1.161e+00	1.170e+00	1.193e+00	1.161e+00	1.144e+00	1.170e+00
74	1.181e+00	1.160e+00	1.154e+00	1.171e+00	1.180e+00	1.203e+00	1.170e+00	1.152e+00	1.180e+00
75	1.192e+00	1.171e+00	1.166e+00	1.181e+00	1.190e+00	1.212e+00	1.179e+00	1.161e+00	1.190e+00
76	1.203e+00	1.182e+00	1.177e+00	1.191e+00	1.200e+00	1.222e+00	1.189e+00	1.170e+00	1.200e+00
77	1.214e+00	1.193e+00	1.188e+00	1.201e+00	1.210e+00	1.231e+00	1.198e+00	1.180e+00	1.210e+00
78	1.225e+00	1.205e+00	1.200e+00	1.211e+00	1.220e+00	1.241e+00	1.207e+00	1.189e+00	1.219e+00
79	1.236e+00	1.215e+00	1.210e+00	1.221e+00	1.230e+00	1.251e+00	1.216e+00	1.198e+00	1.229e+00
80	1.246e+00	1.225e+00	1.219e+00	1.231e+00	1.240e+00	1.261e+00	1.225e+00	1.208e+00	1.238e+00
81	1.257e+00	1.235e+00	1.226e+00	1.241e+00	1.250e+00	1.271e+00	1.234e+00	1.217e+00	1.248e+00
82	1.267e+00	1.244e+00	1.234e+00	1.252e+00	1.259e+00	1.282e+00	1.243e+00	1.227e+00	1.257e+00
83	1.277e+00	1.253e+00	1.241e+00	1.262e+00	1.269e+00	1.292e+00	1.252e+00	1.236e+00	1.267e+00
84	1.286e+00	1.261e+00	1.247e+00	1.272e+00	1.278e+00	1.302e+00	1.261e+00	1.246e+00	1.276e+00
85	1.296e+00	1.270e+00	1.254e+00	1.282e+00	1.287e+00	1.313e+00	1.269e+00	1.255e+00	1.286e+00
86	1.306e+00	1.278e+00	1.261e+00	1.292e+00	1.295e+00	1.322e+00	1.278e+00	1.264e+00	1.295e+00
87	1.316e+00	1.287e+00	1.268e+00	1.302e+00	1.304e+00	1.333e+00	1.287e+00	1.272e+00	1.305e+00
88	1.326e+00	1.295e+00	1.275e+00	1.311e+00	1.313e+00	1.342e+00	1.295e+00	1.280e+00	1.314e+00
89	1.337e+00	1.304e+00	1.284e+00	1.320e+00	1.321e+00	1.351e+00	1.302e+00	1.288e+00	1.323e+00
90	1.347e+00	1.312e+00	1.293e+00	1.329e+00	1.329e+00	1.359e+00	1.310e+00	1.296e+00	1.332e+00
91	1.357e+00	1.320e+00	1.303e+00	1.337e+00	1.336e+00	1.366e+00	1.317e+00	1.303e+00	1.340e+00
92	1.366e+00	1.327e+00	1.312e+00	1.344e+00	1.342e+00	1.372e+00	1.323e+00	1.310e+00	1.348e+00
93	1.375e+00	1.334e+00	1.321e+00	1.350e+00	1.348e+00	1.377e+00	1.329e+00	1.316e+00	1.355e+00
94	1.383e+00	1.341e+00	1.331e+00	1.356e+00	1.354e+00	1.380e+00	1.335e+00	1.322e+00	1.362e+00
95	1.391e+00	1.347e+00	1.340e+00	1.361e+00	1.359e+00	1.383e+00	1.340e+00	1.328e+00	1.369e+00
96	1.399e+00	1.352e+00	1.349e+00	1.365e+00	1.363e+00	1.385e+00	1.344e+00	1.333e+00	1.375e+00
97	1.405e+00	1.357e+00	1.359e+00	1.369e+00	1.367e+00	1.385e+00	1.349e+00	1.338e+00	1.381e+00
98	1.411e+00	1.361e+00	1.368e+00	1.372e+00	1.370e+00	1.384e+00	1.352e+00	1.342e+00	1.387e+00
99	1.417e+00	1.365e+00	1.378e+00	1.374e+00	1.372e+00	1.383e+00	1.355e+00	1.346e+00	1.392e+00
100	1.422e+00	1.368e+00	1.387e+00	1.375e+00	1.374e+00	1.380e+00	1.358e+00	1.349e+00	1.396e+00
