## Supplementary Data: A zip file containing the simulation executable, the source code, R scripts, batch files, and simulation results. for "Age-related late-onset disease heritability patterns and implications for genome-wide association studies": CasesMultipleYoungOldCohortStatisticalPower.csv

age	X1	X2	X3	X4	X5	X6	X7	X8	X9
50	1.000e+00	1.000e+00	1.000e+00	1.000e+00	1.000e+00	1.000e+00	1.000e+00	1.000e+00	1.000e+00
51	9.995e-01	9.995e-01	9.995e-01	9.994e-01	9.996e-01	9.996e-01	9.994e-01	9.996e-01	9.995e-01
52	9.988e-01	9.988e-01	9.988e-01	9.987e-01	9.989e-01	9.991e-01	9.987e-01	9.989e-01	9.989e-01
53	9.979e-01	9.980e-01	9.980e-01	9.978e-01	9.980e-01	9.983e-01	9.978e-01	9.981e-01	9.980e-01
54	9.969e-01	9.970e-01	9.969e-01	9.967e-01	9.970e-01	9.973e-01	9.968e-01	9.972e-01	9.970e-01
55	9.956e-01	9.958e-01	9.957e-01	9.955e-01	9.957e-01	9.962e-01	9.955e-01	9.960e-01	9.957e-01
56	9.942e-01	9.944e-01	9.943e-01	9.940e-01	9.943e-01	9.948e-01	9.942e-01	9.946e-01	9.943e-01
57	9.926e-01	9.928e-01	9.927e-01	9.924e-01	9.928e-01	9.933e-01	9.926e-01	9.931e-01	9.927e-01
58	9.908e-01	9.911e-01	9.910e-01	9.906e-01	9.910e-01	9.915e-01	9.908e-01	9.913e-01	9.909e-01
59	9.888e-01	9.891e-01	9.891e-01	9.886e-01	9.891e-01	9.896e-01	9.888e-01	9.893e-01	9.889e-01
60	9.866e-01	9.870e-01	9.870e-01	9.865e-01	9.870e-01	9.874e-01	9.867e-01	9.872e-01	9.869e-01
61	9.844e-01	9.848e-01	9.848e-01	9.842e-01	9.847e-01	9.852e-01	9.844e-01	9.849e-01	9.846e-01
62	9.819e-01	9.824e-01	9.824e-01	9.818e-01	9.823e-01	9.826e-01	9.820e-01	9.825e-01	9.821e-01
63	9.792e-01	9.796e-01	9.797e-01	9.791e-01	9.797e-01	9.799e-01	9.793e-01	9.797e-01	9.794e-01
64	9.763e-01	9.768e-01	9.769e-01	9.763e-01	9.768e-01	9.770e-01	9.765e-01	9.768e-01	9.766e-01
65	9.733e-01	9.737e-01	9.737e-01	9.732e-01	9.738e-01	9.738e-01	9.735e-01	9.737e-01	9.736e-01
66	9.699e-01	9.703e-01	9.705e-01	9.699e-01	9.705e-01	9.705e-01	9.702e-01	9.703e-01	9.702e-01
67	9.663e-01	9.667e-01	9.668e-01	9.664e-01	9.671e-01	9.670e-01	9.666e-01	9.668e-01	9.667e-01
68	9.627e-01	9.629e-01	9.630e-01	9.627e-01	9.633e-01	9.632e-01	9.629e-01	9.630e-01	9.629e-01
69	9.587e-01	9.589e-01	9.590e-01	9.587e-01	9.594e-01	9.593e-01	9.589e-01	9.590e-01	9.590e-01
70	9.546e-01	9.546e-01	9.548e-01	9.545e-01	9.552e-01	9.552e-01	9.547e-01	9.547e-01	9.547e-01
71	9.502e-01	9.501e-01	9.502e-01	9.501e-01	9.508e-01	9.509e-01	9.502e-01	9.503e-01	9.503e-01
72	9.457e-01	9.454e-01	9.456e-01	9.455e-01	9.462e-01	9.464e-01	9.456e-01	9.456e-01	9.456e-01
73	9.410e-01	9.406e-01	9.406e-01	9.408e-01	9.414e-01	9.417e-01	9.408e-01	9.408e-01	9.408e-01
74	9.361e-01	9.356e-01	9.355e-01	9.358e-01	9.365e-01	9.368e-01	9.357e-01	9.357e-01	9.359e-01
75	9.311e-01	9.305e-01	9.303e-01	9.307e-01	9.314e-01	9.318e-01	9.306e-01	9.306e-01	9.309e-01
76	9.259e-01	9.252e-01	9.250e-01	9.254e-01	9.262e-01	9.266e-01	9.253e-01	9.252e-01	9.256e-01
77	9.205e-01	9.198e-01	9.194e-01	9.201e-01	9.208e-01	9.212e-01	9.198e-01	9.198e-01	9.203e-01
78	9.151e-01	9.143e-01	9.139e-01	9.145e-01	9.152e-01	9.156e-01	9.142e-01	9.142e-01	9.148e-01
79	9.096e-01	9.087e-01	9.082e-01	9.089e-01	9.096e-01	9.101e-01	9.086e-01	9.085e-01	9.093e-01
80	9.039e-01	9.031e-01	9.024e-01	9.033e-01	9.040e-01	9.046e-01	9.028e-01	9.028e-01	9.038e-01
81	8.982e-01	8.973e-01	8.965e-01	8.976e-01	8.982e-01	8.989e-01	8.970e-01	8.970e-01	8.981e-01
82	8.924e-01	8.916e-01	8.905e-01	8.918e-01	8.923e-01	8.932e-01	8.912e-01	8.911e-01	8.924e-01
83	8.867e-01	8.857e-01	8.844e-01	8.861e-01	8.865e-01	8.874e-01	8.854e-01	8.852e-01	8.867e-01
84	8.808e-01	8.797e-01	8.782e-01	8.802e-01	8.806e-01	8.817e-01	8.795e-01	8.794e-01	8.808e-01
85	8.751e-01	8.738e-01	8.722e-01	8.745e-01	8.748e-01	8.759e-01	8.737e-01	8.735e-01	8.749e-01
86	8.694e-01	8.680e-01	8.661e-01	8.687e-01	8.690e-01	8.702e-01	8.679e-01	8.676e-01	8.689e-01
87	8.636e-01	8.620e-01	8.601e-01	8.630e-01	8.632e-01	8.645e-01	8.620e-01	8.617e-01	8.628e-01
88	8.581e-01	8.562e-01	8.541e-01	8.573e-01	8.574e-01	8.589e-01	8.563e-01	8.559e-01	8.568e-01
89	8.527e-01	8.504e-01	8.482e-01	8.516e-01	8.517e-01	8.532e-01	8.506e-01	8.502e-01	8.508e-01
90	8.472e-01	8.446e-01	8.424e-01	8.461e-01	8.461e-01	8.475e-01	8.449e-01	8.445e-01	8.447e-01
91	8.418e-01	8.389e-01	8.367e-01	8.405e-01	8.404e-01	8.419e-01	8.393e-01	8.389e-01	8.388e-01
92	8.365e-01	8.331e-01	8.312e-01	8.350e-01	8.346e-01	8.365e-01	8.337e-01	8.333e-01	8.330e-01
93	8.312e-01	8.273e-01	8.257e-01	8.295e-01	8.290e-01	8.310e-01	8.281e-01	8.279e-01	8.274e-01
94	8.258e-01	8.215e-01	8.203e-01	8.240e-01	8.232e-01	8.257e-01	8.225e-01	8.225e-01	8.219e-01
95	8.206e-01	8.158e-01	8.150e-01	8.185e-01	8.176e-01	8.204e-01	8.170e-01	8.172e-01	8.165e-01
96	8.153e-01	8.100e-01	8.098e-01	8.131e-01	8.119e-01	8.151e-01	8.115e-01	8.119e-01	8.112e-01
97	8.101e-01	8.043e-01	8.047e-01	8.076e-01	8.062e-01	8.099e-01	8.061e-01	8.067e-01	8.060e-01
98	8.049e-01	7.985e-01	7.996e-01	8.023e-01	8.006e-01	8.048e-01	8.006e-01	8.015e-01	8.009e-01
99	7.997e-01	7.927e-01	7.947e-01	7.969e-01	7.948e-01	7.997e-01	7.952e-01	7.965e-01	7.960e-01
100	7.946e-01	7.870e-01	7.899e-01	7.916e-01	7.892e-01	7.946e-01	7.899e-01	7.914e-01	7.911e-01
