## Supplementary Data: A zip file containing the simulation executable, the source code, R scripts, batch files, and simulation results. for "Age-related late-onset disease heritability patterns and implications for genome-wide association studies": CasesNeededCohortStatisticalPower.csv

age	X1	X2	X3	X4	X5	X6	X7	X8	X9
50	6.253e+05	1.534e+06	6.746e+06	7.277e+04	1.712e+05	7.246e+05	5.087e+04	1.205e+05	4.945e+05
51	6.272e+05	1.543e+06	6.695e+06	7.267e+04	1.719e+05	7.263e+05	5.111e+04	1.206e+05	4.928e+05
52	6.284e+05	1.544e+06	6.746e+06	7.294e+04	1.725e+05	7.288e+05	5.149e+04	1.213e+05	4.987e+05
53	6.327e+05	1.559e+06	6.714e+06	7.322e+04	1.730e+05	7.277e+05	5.160e+04	1.218e+05	4.996e+05
54	6.377e+05	1.552e+06	6.826e+06	7.364e+04	1.738e+05	7.394e+05	5.175e+04	1.222e+05	4.985e+05
55	6.420e+05	1.561e+06	6.876e+06	7.400e+04	1.744e+05	7.381e+05	5.199e+04	1.225e+05	5.011e+05
56	6.445e+05	1.568e+06	6.935e+06	7.421e+04	1.748e+05	7.486e+05	5.228e+04	1.229e+05	5.060e+05
57	6.456e+05	1.577e+06	6.958e+06	7.452e+04	1.761e+05	7.569e+05	5.260e+04	1.237e+05	5.080e+05
58	6.467e+05	1.577e+06	7.017e+06	7.508e+04	1.769e+05	7.669e+05	5.281e+04	1.242e+05	5.097e+05
59	6.505e+05	1.592e+06	7.067e+06	7.541e+04	1.781e+05	7.765e+05	5.321e+04	1.247e+05	5.135e+05
60	6.545e+05	1.601e+06	7.087e+06	7.590e+04	1.797e+05	7.789e+05	5.341e+04	1.255e+05	5.166e+05
61	6.582e+05	1.611e+06	7.126e+06	7.642e+04	1.813e+05	7.874e+05	5.377e+04	1.260e+05	5.204e+05
62	6.622e+05	1.612e+06	7.184e+06	7.700e+04	1.827e+05	7.928e+05	5.415e+04	1.268e+05	5.247e+05
63	6.670e+05	1.628e+06	7.189e+06	7.768e+04	1.840e+05	7.948e+05	5.457e+04	1.277e+05	5.291e+05
64	6.715e+05	1.639e+06	7.244e+06	7.820e+04	1.858e+05	8.002e+05	5.497e+04	1.288e+05	5.345e+05
65	6.784e+05	1.652e+06	7.202e+06	7.890e+04	1.875e+05	8.073e+05	5.543e+04	1.298e+05	5.386e+05
66	6.849e+05	1.664e+06	7.272e+06	7.949e+04	1.891e+05	8.127e+05	5.593e+04	1.309e+05	5.423e+05
67	6.906e+05	1.675e+06	7.317e+06	8.011e+04	1.909e+05	8.154e+05	5.640e+04	1.316e+05	5.459e+05
68	6.962e+05	1.690e+06	7.295e+06	8.080e+04	1.925e+05	8.231e+05	5.686e+04	1.326e+05	5.504e+05
69	7.037e+05	1.706e+06	7.349e+06	8.134e+04	1.941e+05	8.302e+05	5.725e+04	1.336e+05	5.559e+05
70	7.106e+05	1.725e+06	7.420e+06	8.195e+04	1.956e+05	8.376e+05	5.771e+04	1.347e+05	5.621e+05
71	7.185e+05	1.734e+06	7.471e+06	8.276e+04	1.969e+05	8.438e+05	5.816e+04	1.357e+05	5.678e+05
72	7.265e+05	1.746e+06	7.526e+06	8.347e+04	1.984e+05	8.496e+05	5.866e+04	1.368e+05	5.722e+05
73	7.328e+05	1.763e+06	7.614e+06	8.424e+04	2.000e+05	8.579e+05	5.916e+04	1.378e+05	5.782e+05
74	7.400e+05	1.784e+06	7.713e+06	8.508e+04	2.017e+05	8.644e+05	5.961e+04	1.389e+05	5.821e+05
75	7.458e+05	1.800e+06	7.751e+06	8.582e+04	2.036e+05	8.710e+05	6.010e+04	1.400e+05	5.874e+05
76	7.527e+05	1.819e+06	7.873e+06	8.652e+04	2.059e+05	8.790e+05	6.057e+04	1.411e+05	5.934e+05
77	7.599e+05	1.838e+06	7.957e+06	8.724e+04	2.073e+05	8.831e+05	6.108e+04	1.422e+05	5.970e+05
78	7.675e+05	1.853e+06	8.031e+06	8.793e+04	2.089e+05	8.910e+05	6.155e+04	1.432e+05	6.008e+05
79	7.743e+05	1.869e+06	8.092e+06	8.857e+04	2.107e+05	8.968e+05	6.201e+04	1.443e+05	6.068e+05
80	7.805e+05	1.884e+06	8.129e+06	8.931e+04	2.125e+05	9.043e+05	6.240e+04	1.453e+05	6.106e+05
81	7.873e+05	1.898e+06	8.210e+06	9.005e+04	2.142e+05	9.123e+05	6.289e+04	1.464e+05	6.150e+05
82	7.936e+05	1.914e+06	8.233e+06	9.073e+04	2.157e+05	9.202e+05	6.334e+04	1.479e+05	6.204e+05
83	7.993e+05	1.931e+06	8.282e+06	9.151e+04	2.174e+05	9.296e+05	6.383e+04	1.491e+05	6.240e+05
84	8.051e+05	1.944e+06	8.330e+06	9.235e+04	2.187e+05	9.382e+05	6.425e+04	1.502e+05	6.295e+05
85	8.115e+05	1.949e+06	8.393e+06	9.311e+04	2.201e+05	9.411e+05	6.462e+04	1.512e+05	6.346e+05
86	8.174e+05	1.960e+06	8.368e+06	9.380e+04	2.218e+05	9.489e+05	6.507e+04	1.524e+05	6.419e+05
87	8.228e+05	1.974e+06	8.375e+06	9.460e+04	2.232e+05	9.589e+05	6.553e+04	1.535e+05	6.450e+05
88	8.299e+05	1.987e+06	8.483e+06	9.498e+04	2.243e+05	9.635e+05	6.597e+04	1.544e+05	6.482e+05
89	8.362e+05	2.004e+06	8.568e+06	9.583e+04	2.262e+05	9.703e+05	6.643e+04	1.551e+05	6.519e+05
90	8.433e+05	2.016e+06	8.663e+06	9.649e+04	2.274e+05	9.692e+05	6.682e+04	1.560e+05	6.551e+05
91	8.489e+05	2.029e+06	8.745e+06	9.702e+04	2.290e+05	9.789e+05	6.720e+04	1.568e+05	6.613e+05
92	8.562e+05	2.043e+06	8.814e+06	9.758e+04	2.305e+05	9.857e+05	6.750e+04	1.575e+05	6.663e+05
93	8.630e+05	2.067e+06	8.742e+06	9.802e+04	2.317e+05	9.915e+05	6.770e+04	1.585e+05	6.723e+05
94	8.679e+05	2.076e+06	8.847e+06	9.851e+04	2.320e+05	9.989e+05	6.803e+04	1.594e+05	6.733e+05
95	8.719e+05	2.072e+06	8.941e+06	9.888e+04	2.325e+05	9.999e+05	6.834e+04	1.601e+05	6.735e+05
96	8.790e+05	2.074e+06	9.014e+06	9.937e+04	2.338e+05	1.001e+06	6.848e+04	1.609e+05	6.760e+05
97	8.881e+05	2.084e+06	9.188e+06	9.979e+04	2.346e+05	9.902e+05	6.863e+04	1.612e+05	6.836e+05
98	8.875e+05	2.093e+06	9.175e+06	9.987e+04	2.344e+05	9.929e+05	6.904e+04	1.621e+05	6.858e+05
99	8.833e+05	2.103e+06	9.299e+06	9.938e+04	2.349e+05	9.928e+05	6.907e+04	1.620e+05	6.870e+05
100	8.829e+05	2.095e+06	9.056e+06	9.932e+04	2.349e+05	9.852e+05	6.909e+04	1.623e+05	6.876e+05
