## Supplementary Data: A zip file containing the simulation executable, the source code, R scripts, batch files, and simulation results. for "Age-related late-onset disease heritability patterns and implications for genome-wide association studies": CasesNeededCumulativeStatisticalPower.csv

age	X1	X2	X3	X4	X5	X6	X7	X8	X9
45	6.004e+05	1.467e+06	6.546e+06	7.012e+04	1.699e+05	7.436e+05	4.967e+04	1.171e+05	5.057e+05
46	5.998e+05	1.494e+06	6.442e+06	7.025e+04	1.685e+05	7.371e+05	4.972e+04	1.164e+05	5.064e+05
47	6.027e+05	1.501e+06	6.409e+06	7.049e+04	1.688e+05	7.414e+05	4.970e+04	1.165e+05	5.078e+05
48	6.093e+05	1.493e+06	6.432e+06	7.095e+04	1.712e+05	7.416e+05	4.992e+04	1.165e+05	5.083e+05
49	6.103e+05	1.489e+06	6.434e+06	7.108e+04	1.718e+05	7.412e+05	5.008e+04	1.170e+05	5.096e+05
50	6.111e+05	1.488e+06	6.550e+06	7.133e+04	1.719e+05	7.485e+05	5.017e+04	1.174e+05	5.119e+05
51	6.115e+05	1.503e+06	6.651e+06	7.154e+04	1.732e+05	7.560e+05	5.022e+04	1.182e+05	5.108e+05
52	6.135e+05	1.510e+06	6.630e+06	7.190e+04	1.730e+05	7.583e+05	5.030e+04	1.186e+05	5.119e+05
53	6.183e+05	1.513e+06	6.797e+06	7.204e+04	1.733e+05	7.647e+05	5.058e+04	1.193e+05	5.088e+05
54	6.215e+05	1.517e+06	6.823e+06	7.228e+04	1.743e+05	7.632e+05	5.076e+04	1.197e+05	5.101e+05
55	6.241e+05	1.521e+06	6.887e+06	7.273e+04	1.751e+05	7.635e+05	5.102e+04	1.203e+05	5.099e+05
56	6.291e+05	1.519e+06	6.829e+06	7.311e+04	1.757e+05	7.633e+05	5.129e+04	1.205e+05	5.098e+05
57	6.314e+05	1.526e+06	6.856e+06	7.344e+04	1.764e+05	7.683e+05	5.146e+04	1.212e+05	5.134e+05
58	6.347e+05	1.532e+06	6.936e+06	7.376e+04	1.773e+05	7.741e+05	5.178e+04	1.217e+05	5.162e+05
59	6.390e+05	1.543e+06	6.939e+06	7.433e+04	1.779e+05	7.755e+05	5.217e+04	1.228e+05	5.169e+05
60	6.430e+05	1.547e+06	6.909e+06	7.484e+04	1.783e+05	7.789e+05	5.251e+04	1.237e+05	5.207e+05
61	6.467e+05	1.555e+06	6.965e+06	7.528e+04	1.796e+05	7.831e+05	5.281e+04	1.247e+05	5.234e+05
62	6.528e+05	1.569e+06	7.036e+06	7.580e+04	1.805e+05	7.906e+05	5.320e+04	1.254e+05	5.297e+05
63	6.561e+05	1.585e+06	7.110e+06	7.643e+04	1.820e+05	7.945e+05	5.361e+04	1.263e+05	5.314e+05
64	6.627e+05	1.598e+06	7.173e+06	7.691e+04	1.832e+05	7.960e+05	5.411e+04	1.272e+05	5.337e+05
65	6.673e+05	1.611e+06	7.232e+06	7.753e+04	1.845e+05	8.036e+05	5.450e+04	1.281e+05	5.364e+05
66	6.737e+05	1.622e+06	7.279e+06	7.812e+04	1.858e+05	8.093e+05	5.486e+04	1.290e+05	5.399e+05
67	6.801e+05	1.631e+06	7.313e+06	7.880e+04	1.873e+05	8.166e+05	5.532e+04	1.300e+05	5.439e+05
68	6.869e+05	1.648e+06	7.347e+06	7.949e+04	1.890e+05	8.198e+05	5.573e+04	1.310e+05	5.470e+05
69	6.933e+05	1.662e+06	7.409e+06	8.016e+04	1.907e+05	8.256e+05	5.621e+04	1.322e+05	5.530e+05
70	6.997e+05	1.682e+06	7.442e+06	8.095e+04	1.921e+05	8.304e+05	5.668e+04	1.332e+05	5.560e+05
71	7.070e+05	1.695e+06	7.498e+06	8.165e+04	1.939e+05	8.365e+05	5.719e+04	1.344e+05	5.619e+05
72	7.133e+05	1.713e+06	7.569e+06	8.241e+04	1.956e+05	8.419e+05	5.766e+04	1.356e+05	5.671e+05
73	7.207e+05	1.729e+06	7.587e+06	8.313e+04	1.973e+05	8.490e+05	5.818e+04	1.366e+05	5.722e+05
74	7.285e+05	1.746e+06	7.689e+06	8.385e+04	1.994e+05	8.575e+05	5.868e+04	1.378e+05	5.780e+05
75	7.361e+05	1.763e+06	7.777e+06	8.465e+04	2.012e+05	8.670e+05	5.917e+04	1.388e+05	5.829e+05
76	7.432e+05	1.781e+06	7.806e+06	8.540e+04	2.029e+05	8.728e+05	5.965e+04	1.400e+05	5.880e+05
77	7.508e+05	1.800e+06	7.865e+06	8.617e+04	2.048e+05	8.794e+05	6.014e+04	1.411e+05	5.918e+05
78	7.574e+05	1.816e+06	7.931e+06	8.696e+04	2.068e+05	8.863e+05	6.060e+04	1.423e+05	5.957e+05
79	7.650e+05	1.829e+06	7.989e+06	8.769e+04	2.086e+05	8.931e+05	6.104e+04	1.434e+05	6.010e+05
80	7.711e+05	1.845e+06	8.060e+06	8.836e+04	2.104e+05	8.998e+05	6.148e+04	1.445e+05	6.051e+05
81	7.781e+05	1.862e+06	8.124e+06	8.914e+04	2.122e+05	9.069e+05	6.196e+04	1.456e+05	6.097e+05
82	7.845e+05	1.879e+06	8.185e+06	8.983e+04	2.139e+05	9.139e+05	6.244e+04	1.467e+05	6.141e+05
83	7.913e+05	1.894e+06	8.243e+06	9.048e+04	2.156e+05	9.222e+05	6.289e+04	1.477e+05	6.184e+05
84	7.981e+05	1.911e+06	8.298e+06	9.119e+04	2.173e+05	9.282e+05	6.332e+04	1.487e+05	6.219e+05
85	8.039e+05	1.925e+06	8.344e+06	9.184e+04	2.187e+05	9.343e+05	6.376e+04	1.498e+05	6.257e+05
86	8.102e+05	1.939e+06	8.397e+06	9.249e+04	2.201e+05	9.394e+05	6.415e+04	1.507e+05	6.302e+05
87	8.156e+05	1.953e+06	8.466e+06	9.311e+04	2.216e+05	9.439e+05	6.454e+04	1.517e+05	6.340e+05
88	8.220e+05	1.965e+06	8.505e+06	9.368e+04	2.230e+05	9.476e+05	6.490e+04	1.526e+05	6.378e+05
89	8.284e+05	1.979e+06	8.550e+06	9.425e+04	2.242e+05	9.530e+05	6.529e+04	1.534e+05	6.419e+05
90	8.340e+05	1.993e+06	8.620e+06	9.480e+04	2.255e+05	9.581e+05	6.566e+04	1.543e+05	6.453e+05
91	8.393e+05	2.005e+06	8.653e+06	9.536e+04	2.268e+05	9.643e+05	6.601e+04	1.551e+05	6.494e+05
92	8.443e+05	2.018e+06	8.698e+06	9.587e+04	2.282e+05	9.694e+05	6.635e+04	1.560e+05	6.529e+05
93	8.494e+05	2.031e+06	8.742e+06	9.639e+04	2.293e+05	9.733e+05	6.667e+04	1.567e+05	6.554e+05
94	8.545e+05	2.042e+06	8.798e+06	9.690e+04	2.304e+05	9.778e+05	6.696e+04	1.574e+05	6.585e+05
95	8.591e+05	2.053e+06	8.838e+06	9.737e+04	2.317e+05	9.836e+05	6.726e+04	1.582e+05	6.608e+05
96	8.643e+05	2.063e+06	8.896e+06	9.782e+04	2.328e+05	9.882e+05	6.754e+04	1.589e+05	6.637e+05
97	8.688e+05	2.075e+06	8.936e+06	9.828e+04	2.338e+05	9.925e+05	6.781e+04	1.595e+05	6.661e+05
98	8.733e+05	2.086e+06	8.959e+06	9.872e+04	2.349e+05	9.957e+05	6.808e+04	1.602e+05	6.693e+05
99	8.772e+05	2.095e+06	8.995e+06	9.916e+04	2.358e+05	9.988e+05	6.834e+04	1.607e+05	6.722e+05
100	8.813e+05	2.105e+06	9.034e+06	9.958e+04	2.368e+05	1.003e+06	6.859e+04	1.613e+05	6.746e+05
