## Supplementary Data: A zip file containing the simulation executable, the source code, R scripts, batch files, and simulation results. for "Age-related late-onset disease heritability patterns and implications for genome-wide association studies": CasesNeededStatisticalPower.csv

age	X1	X2	X3	X4	X5	X6	X7	X8	X9
45	6.500e+05	1.467e+06	5.907e+06	7.166e+04	1.728e+05	6.866e+05	4.961e+04	1.159e+05	4.976e+05
46	5.974e+05	1.682e+06	5.851e+06	7.121e+04	1.606e+05	6.996e+05	5.011e+04	1.123e+05	5.122e+05
47	6.241e+05	1.551e+06	6.220e+06	7.233e+04	1.709e+05	7.728e+05	4.977e+04	1.178e+05	5.180e+05
48	6.573e+05	1.451e+06	6.608e+06	7.433e+04	1.895e+05	7.452e+05	5.158e+04	1.164e+05	5.139e+05
49	6.196e+05	1.467e+06	6.471e+06	7.220e+04	1.764e+05	7.415e+05	5.138e+04	1.212e+05	5.204e+05
50	6.196e+05	1.488e+06	7.469e+06	7.343e+04	1.731e+05	8.052e+05	5.101e+04	1.208e+05	5.302e+05
51	6.173e+05	1.619e+06	7.462e+06	7.342e+04	1.836e+05	8.156e+05	5.083e+04	1.246e+05	5.063e+05
52	6.321e+05	1.575e+06	6.520e+06	7.499e+04	1.729e+05	7.792e+05	5.124e+04	1.221e+05	5.227e+05
53	6.584e+05	1.540e+06	8.267e+06	7.357e+04	1.769e+05	8.191e+05	5.293e+04	1.256e+05	4.912e+05
54	6.511e+05	1.559e+06	7.066e+06	7.469e+04	1.828e+05	7.578e+05	5.256e+04	1.232e+05	5.231e+05
55	6.489e+05	1.569e+06	7.464e+06	7.683e+04	1.833e+05	7.721e+05	5.346e+04	1.263e+05	5.134e+05
56	6.756e+05	1.521e+06	6.483e+06	7.683e+04	1.820e+05	7.702e+05	5.398e+04	1.234e+05	5.143e+05
57	6.566e+05	1.596e+06	7.147e+06	7.689e+04	1.843e+05	8.180e+05	5.334e+04	1.278e+05	5.486e+05
58	6.704e+05	1.599e+06	7.710e+06	7.722e+04	1.864e+05	8.307e+05	5.503e+04	1.276e+05	5.454e+05
59	6.842e+05	1.656e+06	7.054e+06	8.032e+04	1.857e+05	7.982e+05	5.628e+04	1.342e+05	5.300e+05
60	6.877e+05	1.611e+06	6.795e+06	8.048e+04	1.848e+05	8.208e+05	5.629e+04	1.334e+05	5.619e+05
61	6.909e+05	1.649e+06	7.575e+06	8.039e+04	1.939e+05	8.343e+05	5.638e+04	1.352e+05	5.559e+05
62	7.218e+05	1.732e+06	7.841e+06	8.199e+04	1.918e+05	8.742e+05	5.783e+04	1.350e+05	5.994e+05
63	7.009e+05	1.766e+06	7.955e+06	8.407e+04	2.001e+05	8.490e+05	5.860e+04	1.370e+05	5.589e+05
64	7.427e+05	1.768e+06	7.958e+06	8.344e+04	1.998e+05	8.301e+05	6.020e+04	1.395e+05	5.688e+05
65	7.315e+05	1.786e+06	8.013e+06	8.573e+04	2.023e+05	9.005e+05	5.982e+04	1.397e+05	5.781e+05
66	7.590e+05	1.783e+06	7.986e+06	8.640e+04	2.047e+05	8.920e+05	6.020e+04	1.426e+05	5.923e+05
67	7.706e+05	1.770e+06	7.923e+06	8.868e+04	2.089e+05	9.216e+05	6.209e+04	1.445e+05	6.031e+05
68	7.878e+05	1.907e+06	7.991e+06	9.000e+04	2.154e+05	8.856e+05	6.227e+04	1.473e+05	6.016e+05
69	7.933e+05	1.888e+06	8.419e+06	9.102e+04	2.170e+05	9.258e+05	6.394e+04	1.505e+05	6.439e+05
70	8.076e+05	1.988e+06	8.165e+06	9.394e+04	2.169e+05	9.242e+05	6.480e+04	1.512e+05	6.170e+05
71	8.321e+05	1.943e+06	8.553e+06	9.428e+04	2.260e+05	9.535e+05	6.628e+04	1.562e+05	6.615e+05
72	8.335e+05	2.035e+06	8.899e+06	9.672e+04	2.283e+05	9.562e+05	6.682e+04	1.582e+05	6.665e+05
73	8.633e+05	2.049e+06	8.314e+06	9.770e+04	2.319e+05	9.965e+05	6.854e+04	1.588e+05	6.743e+05
74	8.866e+05	2.104e+06	9.650e+06	9.952e+04	2.414e+05	1.033e+06	6.955e+04	1.629e+05	6.960e+05
75	9.008e+05	2.139e+06	9.631e+06	1.025e+05	2.428e+05	1.068e+06	7.063e+04	1.638e+05	6.983e+05
76	9.110e+05	2.200e+06	8.895e+06	1.036e+05	2.457e+05	1.032e+06	7.169e+04	1.689e+05	7.112e+05
77	9.386e+05	2.254e+06	9.495e+06	1.059e+05	2.531e+05	1.061e+06	7.327e+04	1.718e+05	7.054e+05
78	9.408e+05	2.259e+06	9.780e+06	1.085e+05	2.598e+05	1.086e+06	7.410e+04	1.753e+05	7.180e+05
79	9.771e+05	2.256e+06	9.855e+06	1.097e+05	2.619e+05	1.106e+06	7.514e+04	1.773e+05	7.575e+05
80	9.712e+05	2.343e+06	1.027e+07	1.107e+05	2.664e+05	1.126e+06	7.645e+04	1.823e+05	7.478e+05
81	1.008e+06	2.414e+06	1.036e+07	1.151e+05	2.730e+05	1.154e+06	7.870e+04	1.836e+05	7.738e+05
82	1.019e+06	2.494e+06	1.049e+07	1.158e+05	2.771e+05	1.179e+06	8.048e+04	1.882e+05	7.833e+05
83	1.051e+06	2.466e+06	1.066e+07	1.174e+05	2.828e+05	1.231e+06	8.164e+04	1.914e+05	8.014e+05
84	1.073e+06	2.598e+06	1.082e+07	1.210e+05	2.879e+05	1.205e+06	8.246e+04	1.934e+05	7.951e+05
85	1.074e+06	2.571e+06	1.081e+07	1.226e+05	2.882e+05	1.233e+06	8.467e+04	2.004e+05	8.181e+05
86	1.111e+06	2.624e+06	1.116e+07	1.248e+05	2.952e+05	1.231e+06	8.526e+04	2.005e+05	8.524e+05
87	1.112e+06	2.694e+06	1.189e+07	1.269e+05	3.021e+05	1.239e+06	8.685e+04	2.067e+05	8.516e+05
88	1.164e+06	2.699e+06	1.130e+07	1.282e+05	3.067e+05	1.242e+06	8.791e+04	2.071e+05	8.726e+05
89	1.193e+06	2.811e+06	1.166e+07	1.308e+05	3.075e+05	1.312e+06	9.027e+04	2.102e+05	8.988e+05
90	1.193e+06	2.876e+06	1.277e+07	1.333e+05	3.141e+05	1.328e+06	9.204e+04	2.158e+05	8.958e+05
91	1.213e+06	2.878e+06	1.178e+07	1.361e+05	3.241e+05	1.397e+06	9.308e+04	2.183e+05	9.364e+05
92	1.228e+06	2.956e+06	1.242e+07	1.373e+05	3.334e+05	1.389e+06	9.458e+04	2.238e+05	9.330e+05
93	1.258e+06	3.034e+06	1.264e+07	1.407e+05	3.313e+05	1.372e+06	9.568e+04	2.251e+05	9.222e+05
94	1.290e+06	3.053e+06	1.343e+07	1.436e+05	3.370e+05	1.419e+06	9.689e+04	2.280e+05	9.567e+05
95	1.292e+06	3.088e+06	1.300e+07	1.443e+05	3.476e+05	1.504e+06	9.889e+04	2.349e+05	9.469e+05
96	1.352e+06	3.106e+06	1.413e+07	1.471e+05	3.500e+05	1.488e+06	9.988e+04	2.393e+05	9.914e+05
97	1.347e+06	3.282e+06	1.356e+07	1.503e+05	3.542e+05	1.504e+06	1.017e+05	2.372e+05	9.881e+05
98	1.378e+06	3.290e+06	1.308e+07	1.520e+05	3.644e+05	1.477e+06	1.039e+05	2.442e+05	1.045e+06
99	1.380e+06	3.267e+06	1.391e+07	1.557e+05	3.645e+05	1.508e+06	1.050e+05	2.451e+05	1.047e+06
100	1.413e+06	3.430e+06	1.438e+07	1.580e+05	3.749e+05	1.578e+06	1.066e+05	2.508e+05	1.045e+06
