## Supplementary Data: A zip file containing the simulation executable, the source code, R scripts, batch files, and simulation results. for "Age-related late-onset disease heritability patterns and implications for genome-wide association studies": CasesNeededYoungOldCohortStatisticalPower.csv

age	X1	X2	X3	X4	X5	X6	X7	X8	X9
50	6.261e+05	1.538e+06	6.671e+06	7.258e+04	1.712e+05	7.182e+05	5.095e+04	1.205e+05	4.935e+05
51	6.257e+05	1.537e+06	6.668e+06	7.253e+04	1.711e+05	7.179e+05	5.092e+04	1.204e+05	4.932e+05
52	6.253e+05	1.536e+06	6.663e+06	7.248e+04	1.710e+05	7.176e+05	5.089e+04	1.203e+05	4.929e+05
53	6.247e+05	1.534e+06	6.658e+06	7.242e+04	1.709e+05	7.170e+05	5.084e+04	1.202e+05	4.925e+05
54	6.241e+05	1.533e+06	6.651e+06	7.234e+04	1.707e+05	7.163e+05	5.079e+04	1.201e+05	4.920e+05
55	6.233e+05	1.531e+06	6.643e+06	7.225e+04	1.705e+05	7.155e+05	5.072e+04	1.200e+05	4.913e+05
56	6.224e+05	1.529e+06	6.633e+06	7.214e+04	1.702e+05	7.145e+05	5.066e+04	1.198e+05	4.907e+05
57	6.214e+05	1.526e+06	6.623e+06	7.202e+04	1.700e+05	7.134e+05	5.058e+04	1.196e+05	4.899e+05
58	6.203e+05	1.524e+06	6.611e+06	7.189e+04	1.697e+05	7.121e+05	5.048e+04	1.194e+05	4.890e+05
59	6.191e+05	1.521e+06	6.599e+06	7.175e+04	1.693e+05	7.107e+05	5.038e+04	1.192e+05	4.880e+05
60	6.177e+05	1.518e+06	6.585e+06	7.160e+04	1.690e+05	7.092e+05	5.028e+04	1.189e+05	4.870e+05
61	6.163e+05	1.514e+06	6.570e+06	7.143e+04	1.686e+05	7.075e+05	5.016e+04	1.187e+05	4.859e+05
62	6.147e+05	1.510e+06	6.553e+06	7.125e+04	1.682e+05	7.057e+05	5.003e+04	1.184e+05	4.846e+05
63	6.131e+05	1.506e+06	6.536e+06	7.106e+04	1.677e+05	7.038e+05	4.990e+04	1.180e+05	4.833e+05
64	6.112e+05	1.502e+06	6.517e+06	7.086e+04	1.673e+05	7.017e+05	4.976e+04	1.177e+05	4.819e+05
65	6.093e+05	1.497e+06	6.496e+06	7.063e+04	1.667e+05	6.994e+05	4.960e+04	1.173e+05	4.804e+05
66	6.072e+05	1.492e+06	6.474e+06	7.039e+04	1.662e+05	6.970e+05	4.944e+04	1.169e+05	4.788e+05
67	6.050e+05	1.486e+06	6.450e+06	7.014e+04	1.656e+05	6.945e+05	4.925e+04	1.165e+05	4.771e+05
68	6.027e+05	1.481e+06	6.424e+06	6.987e+04	1.649e+05	6.918e+05	4.906e+04	1.160e+05	4.752e+05
69	6.002e+05	1.474e+06	6.397e+06	6.958e+04	1.643e+05	6.890e+05	4.886e+04	1.155e+05	4.732e+05
70	5.976e+05	1.468e+06	6.369e+06	6.928e+04	1.635e+05	6.860e+05	4.865e+04	1.150e+05	4.711e+05
71	5.949e+05	1.461e+06	6.339e+06	6.896e+04	1.628e+05	6.829e+05	4.842e+04	1.145e+05	4.689e+05
72	5.921e+05	1.454e+06	6.308e+06	6.862e+04	1.620e+05	6.797e+05	4.818e+04	1.139e+05	4.666e+05
73	5.891e+05	1.446e+06	6.275e+06	6.828e+04	1.612e+05	6.763e+05	4.794e+04	1.133e+05	4.643e+05
74	5.861e+05	1.439e+06	6.241e+06	6.792e+04	1.603e+05	6.728e+05	4.768e+04	1.127e+05	4.618e+05
75	5.829e+05	1.431e+06	6.206e+06	6.755e+04	1.595e+05	6.692e+05	4.742e+04	1.121e+05	4.594e+05
76	5.797e+05	1.423e+06	6.171e+06	6.716e+04	1.586e+05	6.655e+05	4.715e+04	1.115e+05	4.568e+05
77	5.763e+05	1.414e+06	6.134e+06	6.678e+04	1.577e+05	6.616e+05	4.687e+04	1.108e+05	4.541e+05
78	5.729e+05	1.406e+06	6.097e+06	6.637e+04	1.567e+05	6.576e+05	4.658e+04	1.101e+05	4.514e+05
79	5.695e+05	1.397e+06	6.059e+06	6.597e+04	1.558e+05	6.537e+05	4.629e+04	1.094e+05	4.487e+05
80	5.659e+05	1.389e+06	6.020e+06	6.556e+04	1.548e+05	6.497e+05	4.600e+04	1.088e+05	4.460e+05
81	5.623e+05	1.380e+06	5.981e+06	6.514e+04	1.538e+05	6.456e+05	4.571e+04	1.081e+05	4.432e+05
82	5.587e+05	1.371e+06	5.941e+06	6.473e+04	1.528e+05	6.415e+05	4.541e+04	1.074e+05	4.404e+05
83	5.551e+05	1.362e+06	5.900e+06	6.431e+04	1.518e+05	6.374e+05	4.511e+04	1.066e+05	4.376e+05
84	5.514e+05	1.353e+06	5.859e+06	6.389e+04	1.508e+05	6.332e+05	4.482e+04	1.059e+05	4.347e+05
85	5.478e+05	1.344e+06	5.818e+06	6.347e+04	1.498e+05	6.291e+05	4.452e+04	1.052e+05	4.318e+05
86	5.443e+05	1.335e+06	5.778e+06	6.305e+04	1.488e+05	6.250e+05	4.422e+04	1.045e+05	4.288e+05
87	5.407e+05	1.325e+06	5.738e+06	6.263e+04	1.478e+05	6.209e+05	4.392e+04	1.038e+05	4.258e+05
88	5.372e+05	1.316e+06	5.698e+06	6.222e+04	1.468e+05	6.168e+05	4.363e+04	1.031e+05	4.228e+05
89	5.338e+05	1.308e+06	5.659e+06	6.181e+04	1.458e+05	6.127e+05	4.334e+04	1.024e+05	4.199e+05
90	5.304e+05	1.299e+06	5.620e+06	6.141e+04	1.449e+05	6.087e+05	4.305e+04	1.017e+05	4.168e+05
91	5.270e+05	1.290e+06	5.582e+06	6.100e+04	1.439e+05	6.047e+05	4.276e+04	1.011e+05	4.139e+05
92	5.237e+05	1.281e+06	5.545e+06	6.060e+04	1.429e+05	6.008e+05	4.248e+04	1.004e+05	4.111e+05
93	5.204e+05	1.272e+06	5.508e+06	6.020e+04	1.419e+05	5.968e+05	4.219e+04	9.974e+04	4.083e+05
94	5.170e+05	1.263e+06	5.472e+06	5.980e+04	1.410e+05	5.930e+05	4.191e+04	9.909e+04	4.056e+05
95	5.137e+05	1.254e+06	5.437e+06	5.940e+04	1.400e+05	5.892e+05	4.163e+04	9.845e+04	4.029e+05
96	5.104e+05	1.245e+06	5.402e+06	5.901e+04	1.390e+05	5.854e+05	4.135e+04	9.781e+04	4.003e+05
97	5.072e+05	1.237e+06	5.368e+06	5.862e+04	1.380e+05	5.817e+05	4.107e+04	9.718e+04	3.978e+05
98	5.039e+05	1.228e+06	5.334e+06	5.823e+04	1.371e+05	5.780e+05	4.079e+04	9.656e+04	3.952e+05
99	5.007e+05	1.219e+06	5.302e+06	5.783e+04	1.361e+05	5.744e+05	4.052e+04	9.595e+04	3.928e+05
100	4.974e+05	1.210e+06	5.269e+06	5.745e+04	1.351e+05	5.707e+05	4.025e+04	9.535e+04	3.904e+05
