## Supplementary Data: A zip file containing the simulation executable, the source code, R scripts, batch files, and simulation results. for "Age-related late-onset disease heritability patterns and implications for genome-wide association studies": CohortHeritabilityAnalysis.csv

Age	PopMean	PopVar	PopSD	CaseMean	CaseVar	CaseSD	CumulativeCaseMean	CumulativeCaseVar	CumulativeCaseSD	Heritability	MeanOR	CaseOR	nControls	nCases	CumIncidence	nIncidence	nLifetimeIncidence	nAbsoluteIncidence
50	-0.0064808	2.1695	1.4729	2.178	2.1759	1.4751	0	0	0	0.39739	0.99354	8.8289	1874983971	5588330	0	0	0	0
51	-0.0073779	2.1676	1.4723	2.1735	2.1671	1.4721	0	0	0	0.39718	0.99265	8.789	1866042122	6344811	0	0	0	0
52	-0.0083837	2.1655	1.4716	2.1683	2.1565	1.4685	0	0	0	0.39695	0.99165	8.7432	1856312569	7186586	0	0	0	0
53	-0.0095043	2.1632	1.4708	2.1626	2.1466	1.4651	0	0	0	0.39669	0.99054	8.6937	1845748541	8120918	0	0	0	0
54	-0.01075	2.1606	1.4699	2.1567	2.1365	1.4617	0	0	0	0.39641	0.98931	8.6423	1834314163	9155642	0	0	0	0
55	-0.012141	2.1577	1.4689	2.15	2.1264	1.4582	0	0	0	0.39609	0.98793	8.585	1821975912	10298756	0	0	0	0
56	-0.013677	2.1546	1.4679	2.1428	2.1153	1.4544	0	0	0	0.39574	0.98642	8.5229	1808705327	11557564	0	0	0	0
57	-0.015381	2.1512	1.4667	2.1352	2.1036	1.4504	0	0	0	0.39536	0.98474	8.4586	1794464055	12940284	0	0	0	0
58	-0.017264	2.1474	1.4654	2.1269	2.0913	1.4461	0	0	0	0.39494	0.98288	8.3891	1779205565	14452909	0	0	0	0
59	-0.019336	2.1433	1.464	2.118	2.0788	1.4418	0	0	0	0.39448	0.98085	8.3148	1762904632	16103852	0	0	0	0
60	-0.021606	2.1388	1.4625	2.1088	2.0657	1.4373	0	0	0	0.39398	0.97863	8.2387	1745515550	17897923	0	0	0	0
61	-0.024099	2.134	1.4608	2.0993	2.0522	1.4325	0	0	0	0.39344	0.97619	8.1604	1726994127	19840637	0	0	0	0
62	-0.026826	2.1288	1.459	2.089	2.0383	1.4277	0	0	0	0.39286	0.97353	8.0765	1707279965	21935511	0	0	0	0
63	-0.029789	2.1231	1.4571	2.0783	2.0239	1.4226	0	0	0	0.39223	0.97065	7.991	1686311509	24183376	0	0	0	0
64	-0.033004	2.1171	1.455	2.0671	2.0095	1.4176	0	0	0	0.39155	0.96753	7.9015	1664004742	26581813	0	0	0	0
65	-0.036477	2.1107	1.4528	2.0552	1.9947	1.4124	0	0	0	0.39083	0.96418	7.8086	1640268343	29126898	0	0	0	0
66	-0.040225	2.1039	1.4505	2.0431	1.9797	1.407	0	0	0	0.39006	0.96057	7.7145	1614982344	31809506	0	0	0	0
67	-0.044247	2.0966	1.448	2.0305	1.965	1.4018	0	0	0	0.38924	0.95672	7.6177	1588053551	34617102	0	0	0	0
68	-0.048548	2.089	1.4453	2.0175	1.9499	1.3964	0	0	0	0.38837	0.95261	7.5197	1559367462	37533633	0	0	0	0
69	-0.053131	2.0809	1.4425	2.0043	1.9349	1.391	0	0	0	0.38745	0.94826	7.4213	1528820093	40538186	0	0	0	0
70	-0.05799	2.0725	1.4396	1.9907	1.92	1.3856	0	0	0	0.38649	0.94366	7.3203	1496328517	43602752	0	0	0	0
71	-0.063136	2.0637	1.4366	1.9768	1.9051	1.3803	0	0	0	0.38548	0.93882	7.2197	1461782834	46699624	0	0	0	0
72	-0.068558	2.0546	1.4334	1.9626	1.8904	1.3749	0	0	0	0.38443	0.93374	7.1178	1425086915	49794046	0	0	0	0
73	-0.07425	2.0452	1.4301	1.9483	1.8758	1.3696	0	0	0	0.38335	0.92844	7.0165	1386143463	52837980	0	0	0	0
74	-0.080196	2.0354	1.4267	1.9336	1.8615	1.3644	0	0	0	0.38222	0.92294	6.9147	1344895562	55787059	0	0	0	0
75	-0.086395	2.0254	1.4232	1.9189	1.8473	1.3592	0	0	0	0.38106	0.91723	6.8136	1301279905	58590031	0	0	0	0
76	-0.092833	2.0152	1.4196	1.9041	1.8333	1.354	0	0	0	0.37986	0.91135	6.7134	1255264716	61191974	0	0	0	0
77	-0.099499	2.0048	1.4159	1.8892	1.8197	1.349	0	0	0	0.37864	0.90529	6.6144	1206829253	63536922	0	0	0	0
78	-0.10635	1.9942	1.4122	1.8743	1.8061	1.3439	0	0	0	0.3774	0.89911	6.5161	1156002642	65561010	0	0	0	0
79	-0.1134	1.9835	1.4084	1.8592	1.7931	1.3391	0	0	0	0.37613	0.89279	6.4189	1102819028	67207138	0	0	0	0
80	-0.12062	1.9727	1.4045	1.8442	1.7803	1.3343	0	0	0	0.37485	0.88637	6.323	1047403016	68422014	0	0	0	0
81	-0.12796	1.9618	1.4006	1.8291	1.7676	1.3295	0	0	0	0.37355	0.87988	6.2284	989916164	69147696	0	0	0	0
82	-0.13544	1.9508	1.3967	1.8141	1.7553	1.3249	0	0	0	0.37225	0.87333	6.1356	930555816	69344005	0	0	0	0
83	-0.14303	1.9399	1.3928	1.7991	1.7433	1.3204	0	0	0	0.37094	0.86672	6.044	869603977	68970312	0	0	0	0
84	-0.15072	1.929	1.3889	1.784	1.7315	1.3159	0	0	0	0.36962	0.86009	5.9538	807413859	68000805	0	0	0	0
85	-0.15843	1.9181	1.385	1.7692	1.7198	1.3114	0	0	0	0.3683	0.85348	5.866	744385074	66431716	0	0	0	0
86	-0.16622	1.9074	1.3811	1.7544	1.7085	1.3071	0	0	0	0.367	0.84686	5.7797	681009707	64261378	0	0	0	0
87	-0.17408	1.8966	1.3772	1.7398	1.6976	1.3029	0	0	0	0.36569	0.84023	5.696	617876936	61523202	0	0	0	0
88	-0.18195	1.886	1.3733	1.7255	1.6869	1.2988	0	0	0	0.36438	0.83365	5.615	555595904	58259083	0	0	0	0
89	-0.18981	1.8755	1.3695	1.7113	1.6763	1.2947	0	0	0	0.36309	0.82712	5.5361	494818415	54539205	0	0	0	0
90	-0.19768	1.8652	1.3657	1.6974	1.6659	1.2907	0	0	0	0.36182	0.82063	5.4598	436151508	50446582	0	0	0	0
91	-0.20557	1.855	1.362	1.6839	1.6559	1.2868	0	0	0	0.36055	0.81418	5.3864	380245979	46076055	0	0	0	0
92	-0.21344	1.8448	1.3582	1.6707	1.6464	1.2831	0	0	0	0.35929	0.8078	5.3161	327675037	41530984	0	0	0	0
93	-0.22129	1.8348	1.3545	1.6581	1.637	1.2795	0	0	0	0.35803	0.80149	5.2495	278955194	36932121	0	0	0	0
94	-0.22927	1.8249	1.3509	1.646	1.6286	1.2762	0	0	0	0.35679	0.79511	5.186	234497739	32387744	0	0	0	0
95	-0.23718	1.8151	1.3472	1.6343	1.6207	1.2731	0	0	0	0.35555	0.78885	5.1256	194575540	28007735	0	0	0	0
96	-0.24517	1.8054	1.3436	1.6229	1.613	1.27	0	0	0	0.35433	0.78257	5.0678	159310736	23873084	0	0	0	0
97	-0.25321	1.7955	1.34	1.612	1.6063	1.2674	0	0	0	0.35308	0.7763	5.013	128668317	20053672	0	0	0	0
98	-0.26124	1.7858	1.3363	1.6019	1.5998	1.2649	0	0	0	0.35183	0.77009	4.9625	102504492	16603550	0	0	0	0
99	-0.26925	1.7763	1.3328	1.5924	1.5942	1.2626	0	0	0	0.35062	0.76395	4.9154	80551391	13550419	0	0	0	0
100	-0.27738	1.7668	1.3292	1.5839	1.5897	1.2608	0	0	0	0.34939	0.75777	4.8742	62456801	10900347	0	0	0	0
101	-0.28566	1.7577	1.3258	1.5762	1.5862	1.2595	0	0	0	0.34823	0.75152	4.8365	47799940	8648097	0	0	0	0
102	-0.29395	1.7487	1.3224	1.5697	1.583	1.2582	0	0	0	0.34706	0.74531	4.8052	36117368	6767631	0	0	0	0
103	-0.30211	1.7395	1.3189	1.563	1.5802	1.257	0	0	0	0.34587	0.73926	4.7732	26954189	5227501	0	0	0	0
