## Supplementary Data: A zip file containing the simulation executable, the source code, R scripts, batch files, and simulation results. for "Age-related late-onset disease heritability patterns and implications for genome-wide association studies": CohortStatisticalPower.csv

Age	nCases	p0	c0	d0	s0	sd0	p1	c1	d1	s1	sd1	p2	c2	d2	s2	sd2	p3	c3	d3	s3	sd3	p4	c4	d4	s4	sd4	p5	c5	d5	s5	sd5	p6	c6	d6	s6	sd6	p7	c7	d7	s7	sd7	p8	c8	d8	s8	sd8
50	5588330	0.072971	0.082758	-0.0097865	0	0	0.07298	0.079512	-0.0065316	0	0	0.072995	0.076258	-0.0032633	0	0	0.28592	0.31461	-0.028691	0	0	0.28594	0.3055	-0.019552	0	0	0.28596	0.29592	-0.0099574	0	0	0.49989	0.53421	-0.034316	0	0	0.49992	0.52323	-0.023305	0	0	0.49997	0.51202	-0.012053	0	0
51	6344811	0.072967	0.082739	-0.009772	0	0	0.072978	0.07949	-0.0065128	0	0	0.072993	0.076269	-0.0032758	0	0	0.28591	0.31461	-0.028709	0	0	0.28594	0.30545	-0.019512	0	0	0.28596	0.29591	-0.0099454	0	0	0.49988	0.53411	-0.034234	0	0	0.49991	0.52322	-0.023302	0	0	0.49996	0.51204	-0.012074	0	0
52	7186586	0.072963	0.082725	-0.0097625	0	0	0.072975	0.079487	-0.0065119	0	0	0.072992	0.076255	-0.0032633	0	0	0.28589	0.31455	-0.028656	0	0	0.28593	0.30541	-0.019481	0	0	0.28596	0.29588	-0.0099282	0	0	0.49986	0.53397	-0.034107	0	0	0.4999	0.52313	-0.023231	0	0	0.49996	0.51196	-0.012003	0	0
53	8120918	0.072958	0.082688	-0.0097298	0	0	0.072972	0.079452	-0.0064808	0	0	0.07299	0.076261	-0.0032711	0	0	0.28588	0.31448	-0.028602	0	0	0.28592	0.30537	-0.019453	0	0	0.28595	0.29589	-0.0099357	0	0	0.49985	0.53392	-0.034072	0	0	0.49989	0.52307	-0.023179	0	0	0.49995	0.51194	-0.011992	0	0
54	9155642	0.072953	0.082644	-0.009691	0	0	0.072968	0.079463	-0.0064945	0	0	0.072989	0.076233	-0.0032442	0	0	0.28586	0.31438	-0.02852	0	0	0.28591	0.30531	-0.019408	0	0	0.28595	0.2958	-0.0098575	0	0	0.49983	0.53385	-0.034022	0	0	0.49988	0.52303	-0.023147	0	0	0.49994	0.51195	-0.012005	0	0
55	10298756	0.072947	0.082605	-0.0096584	0	0	0.072964	0.079441	-0.0064763	0	0	0.072986	0.076219	-0.0032324	0	0	0.28584	0.31429	-0.028451	0	0	0.28589	0.30527	-0.019373	0	0	0.28594	0.2958	-0.0098657	0	0	0.4998	0.53375	-0.033942	0	0	0.49986	0.52298	-0.023118	0	0	0.49994	0.51191	-0.011974	0	0
56	11557564	0.07294	0.08258	-0.0096404	0	0	0.072959	0.07942	-0.0064605	0	0	0.072984	0.076202	-0.0032186	0	0	0.28582	0.31423	-0.02841	0	0	0.28588	0.30523	-0.019351	0	0	0.28593	0.29573	-0.0097961	0	0	0.49978	0.53363	-0.033848	0	0	0.49985	0.52293	-0.023081	0	0	0.49993	0.51185	-0.011916	0	0
57	12940284	0.072932	0.082564	-0.009632	0	0	0.072954	0.079397	-0.0064421	0	0	0.072981	0.076195	-0.0032134	0	0	0.2858	0.31415	-0.028351	0	0	0.28587	0.30515	-0.019281	0	0	0.28592	0.29567	-0.0097426	0	0	0.49975	0.5335	-0.033746	0	0	0.49983	0.52283	-0.023005	0	0	0.49992	0.51181	-0.011892	0	0
58	14452909	0.072923	0.082547	-0.0096235	0	0	0.072949	0.079391	-0.0064421	0	0	0.072979	0.076178	-0.0031997	0	0	0.28577	0.31402	-0.028246	0	0	0.28585	0.30508	-0.019236	0	0	0.28592	0.29559	-0.0096786	0	0	0.49972	0.5334	-0.033678	0	0	0.49981	0.52277	-0.022958	0	0	0.49991	0.51178	-0.011872	0	0
59	16103852	0.072914	0.082509	-0.0095952	0	0	0.072943	0.079356	-0.0064134	0	0	0.072976	0.076164	-0.0031883	0	0	0.28575	0.31393	-0.028183	0	0	0.28583	0.305	-0.019174	0	0	0.28591	0.29553	-0.0096184	0	0	0.49969	0.53324	-0.033551	0	0	0.49979	0.5227	-0.022909	0	0	0.4999	0.51173	-0.011828	0	0
60	17897923	0.072903	0.082469	-0.0095656	0	0	0.072936	0.079331	-0.0063949	0	0	0.072973	0.076157	-0.003184	0	0	0.28572	0.31381	-0.028091	0	0	0.28581	0.30489	-0.019085	0	0	0.2859	0.2955	-0.0096042	0	0	0.49965	0.53314	-0.033488	0	0	0.49976	0.5226	-0.022835	0	0	0.49988	0.51168	-0.011793	0	0
61	19840637	0.072892	0.082431	-0.0095392	0	0	0.072929	0.079304	-0.0063751	0	0	0.072969	0.076144	-0.0031752	0	0	0.28568	0.31368	-0.027995	0	0	0.28579	0.30479	-0.018999	0	0	0.28589	0.29544	-0.009552	0	0	0.49962	0.53299	-0.033377	0	0	0.49974	0.52253	-0.02279	0	0	0.49987	0.51162	-0.01175	0	0
62	21935511	0.072879	0.082389	-0.0095103	0	0	0.072921	0.079292	-0.0063716	0	0	0.072964	0.076127	-0.0031624	0	0	0.28565	0.31354	-0.02789	0	0	0.28576	0.30469	-0.01893	0	0	0.28587	0.29539	-0.0095196	0	0	0.49957	0.53283	-0.033259	0	0	0.49971	0.52243	-0.022722	0	0	0.49986	0.51156	-0.011701	0	0
63	24183376	0.072866	0.082341	-0.009476	0	0	0.072911	0.079252	-0.0063408	0	0	0.07296	0.076121	-0.0031612	0	0	0.28561	0.31338	-0.027768	0	0	0.28574	0.3046	-0.018859	0	0	0.28586	0.29537	-0.0095077	0	0	0.49953	0.53266	-0.033131	0	0	0.49967	0.52231	-0.022638	0	0	0.49984	0.51149	-0.011652	0	0
64	26581813	0.072851	0.082295	-0.0094441	0	0	0.072902	0.079221	-0.0063194	0	0	0.072955	0.076105	-0.0031492	0	0	0.28557	0.31324	-0.027676	0	0	0.28571	0.30448	-0.018769	0	0	0.28584	0.29532	-0.0094754	0	0	0.49948	0.53249	-0.03301	0	0	0.49964	0.52218	-0.022546	0	0	0.49982	0.51142	-0.011593	0	0
65	29126898	0.072836	0.082232	-0.0093958	0	0	0.072891	0.079186	-0.0062947	0	0	0.07295	0.076108	-0.0031585	0	0	0.28552	0.31307	-0.027553	0	0	0.28568	0.30436	-0.018685	0	0	0.28583	0.29526	-0.0094333	0	0	0.49942	0.53229	-0.032873	0	0	0.4996	0.52206	-0.022456	0	0	0.4998	0.51135	-0.011549	0	0
66	31809506	0.072819	0.082171	-0.0093514	0	0	0.07288	0.079152	-0.0062721	0	0	0.072944	0.076087	-0.0031431	0	0	0.28547	0.31292	-0.02745	0	0	0.28565	0.30425	-0.018604	0	0	0.28581	0.29521	-0.0094021	0	0	0.49936	0.53209	-0.032724	0	0	0.49956	0.52193	-0.022366	0	0	0.49978	0.51129	-0.01151	0	0
67	34617102	0.072801	0.082113	-0.0093125	0	0	0.072868	0.07912	-0.0062519	0	0	0.072939	0.076072	-0.0031335	0	0	0.28542	0.31276	-0.027344	0	0	0.28561	0.30413	-0.018518	0	0	0.28579	0.29518	-0.0093863	0	0	0.4993	0.53189	-0.03259	0	0	0.49952	0.52182	-0.022304	0	0	0.49976	0.51123	-0.011472	0	0
68	37533633	0.072782	0.082057	-0.0092751	0	0	0.072855	0.079079	-0.0062239	0	0	0.072932	0.07607	-0.0031382	0	0	0.28536	0.31259	-0.027227	0	0	0.28557	0.30401	-0.018439	0	0	0.28577	0.29512	-0.0093426	0	0	0.49923	0.53169	-0.032457	0	0	0.49947	0.52169	-0.022222	0	0	0.49974	0.51116	-0.011425	0	0
69	40538186	0.072761	0.081987	-0.0092253	0	0	0.072841	0.079036	-0.0061951	0	0	0.072925	0.076051	-0.0031265	0	0	0.2853	0.31244	-0.027136	0	0	0.28553	0.3039	-0.018366	0	0	0.28575	0.29505	-0.0093023	0	0	0.49916	0.53151	-0.032346	0	0	0.49942	0.52156	-0.022138	0	0	0.49971	0.51108	-0.011368	0	0
70	43602752	0.072739	0.08192	-0.0091808	0	0	0.072826	0.078987	-0.0061609	0	0	0.072918	0.076029	-0.0031116	0	0	0.28524	0.31227	-0.027034	0	0	0.28549	0.30378	-0.018295	0	0	0.28573	0.29499	-0.0092611	0	0	0.49908	0.5313	-0.032218	0	0	0.49937	0.52142	-0.022049	0	0	0.49968	0.51099	-0.011305	0	0
71	46699624	0.072716	0.081846	-0.0091302	0	0	0.07281	0.078953	-0.0061436	0	0	0.072909	0.07601	-0.0031009	0	0	0.28517	0.31207	-0.026903	0	0	0.28544	0.30367	-0.018234	0	0	0.28571	0.29493	-0.0092274	0	0	0.499	0.53109	-0.032091	0	0	0.49931	0.52128	-0.021967	0	0	0.49966	0.5109	-0.011249	0	0
72	49794046	0.072692	0.081771	-0.0090791	0	0	0.072793	0.078916	-0.0061234	0	0	0.0729	0.07599	-0.0030897	0	0	0.2851	0.31189	-0.026788	0	0	0.28539	0.30355	-0.018163	0	0	0.28568	0.29488	-0.0091953	0	0	0.49892	0.53087	-0.031956	0	0	0.49926	0.52113	-0.021879	0	0	0.49962	0.51083	-0.011205	0	0
73	52837980	0.072667	0.081708	-0.0090406	0	0	0.072776	0.078869	-0.0060936	0	0	0.072891	0.075963	-0.0030717	0	0	0.28502	0.31169	-0.026665	0	0	0.28534	0.30343	-0.018091	0	0	0.28566	0.29481	-0.009151	0	0	0.49882	0.53064	-0.03182	0	0	0.49919	0.52099	-0.021798	0	0	0.49959	0.51074	-0.011147	0	0
74	55787059	0.072641	0.081638	-0.0089967	0	0	0.072758	0.078816	-0.0060582	0	0	0.072883	0.075935	-0.0030521	0	0	0.28495	0.31148	-0.026533	0	0	0.28529	0.3033	-0.018013	0	0	0.28563	0.29475	-0.0091168	0	0	0.49873	0.53043	-0.0317	0	0	0.49913	0.52084	-0.02171	0	0	0.49956	0.51067	-0.011109	0	0
75	58590031	0.072614	0.081576	-0.0089612	0	0	0.07274	0.078769	-0.0060297	0	0	0.072873	0.075917	-0.0030444	0	0	0.28486	0.31128	-0.026418	0	0	0.28523	0.30316	-0.017929	0	0	0.2856	0.29468	-0.009082	0	0	0.49863	0.5302	-0.03157	0	0	0.49906	0.52069	-0.021626	0	0	0.49952	0.51058	-0.011059	0	0
76	61191974	0.072586	0.081506	-0.0089201	0	0	0.07272	0.078719	-0.0059991	0	0	0.072864	0.075885	-0.0030207	0	0	0.28478	0.31109	-0.026311	0	0	0.28518	0.30301	-0.017832	0	0	0.28557	0.29461	-0.0090406	0	0	0.49853	0.52998	-0.031447	0	0	0.49899	0.52053	-0.021536	0	0	0.49949	0.51049	-0.011003	0	0
77	63536922	0.072557	0.081434	-0.0088778	0	0	0.0727	0.078668	-0.0059684	0	0	0.072854	0.075859	-0.0030049	0	0	0.28469	0.31089	-0.026202	0	0	0.28512	0.30289	-0.017771	0	0	0.28554	0.29456	-0.0090195	0	0	0.49842	0.52974	-0.031315	0	0	0.49892	0.52038	-0.021459	0	0	0.49945	0.51042	-0.01097	0	0
78	65561010	0.072527	0.081361	-0.0088337	0	0	0.07268	0.078623	-0.0059433	0	0	0.072843	0.075834	-0.002991	0	0	0.2846	0.3107	-0.0261	0	0	0.28505	0.30276	-0.017703	0	0	0.28551	0.29449	-0.0089794	0	0	0.49831	0.52951	-0.031196	0	0	0.49884	0.52023	-0.021384	0	0	0.49942	0.51035	-0.010935	0	0
79	67207138	0.072495	0.08129	-0.008795	0	0	0.072659	0.078576	-0.0059178	0	0	0.072832	0.075811	-0.0029796	0	0	0.28451	0.31051	-0.026006	0	0	0.28499	0.30262	-0.017627	0	0	0.28548	0.29443	-0.0089505	0	0	0.4982	0.52928	-0.03108	0	0	0.49877	0.52007	-0.021303	0	0	0.49938	0.51026	-0.010881	0	0
80	68422014	0.072462	0.081222	-0.0087598	0	0	0.072637	0.078531	-0.0058941	0	0	0.072819	0.075792	-0.0029729	0	0	0.28441	0.31031	-0.025897	0	0	0.28493	0.30248	-0.017551	0	0	0.28545	0.29436	-0.0089129	0	0	0.49809	0.52907	-0.030983	0	0	0.49869	0.51992	-0.021228	0	0	0.49934	0.51019	-0.010847	0	0
81	69147696	0.07243	0.081151	-0.008722	0	0	0.072616	0.078488	-0.005872	0	0	0.072809	0.075767	-0.0029581	0	0	0.28432	0.31011	-0.025791	0	0	0.28486	0.30234	-0.01748	0	0	0.28541	0.29429	-0.0088739	0	0	0.49797	0.52883	-0.030861	0	0	0.49861	0.51975	-0.021146	0	0	0.4993	0.51011	-0.010808	0	0
82	69344005	0.072396	0.081083	-0.0086871	0	0	0.072594	0.078441	-0.0058475	0	0	0.072799	0.075753	-0.002954	0	0	0.28422	0.30991	-0.025694	0	0	0.28479	0.30222	-0.017422	0	0	0.28538	0.29422	-0.0088356	0	0	0.49785	0.52861	-0.030753	0	0	0.49853	0.51957	-0.021041	0	0	0.49926	0.51002	-0.010761	0	0
83	68970312	0.072362	0.081018	-0.0086561	0	0	0.072571	0.078393	-0.0058223	0	0	0.072787	0.075732	-0.0029454	0	0	0.28412	0.30971	-0.025584	0	0	0.28473	0.30208	-0.017352	0	0	0.28535	0.29414	-0.0087912	0	0	0.49774	0.52837	-0.030633	0	0	0.49845	0.5194	-0.020954	0	0	0.49921	0.50994	-0.01073	0	0
84	68000805	0.072329	0.080954	-0.0086252	0	0	0.072549	0.078351	-0.0058023	0	0	0.072776	0.075712	-0.0029367	0	0	0.28402	0.30949	-0.025467	0	0	0.28466	0.30196	-0.017302	0	0	0.28531	0.29406	-0.0087511	0	0	0.49761	0.52815	-0.030534	0	0	0.49837	0.51925	-0.020878	0	0	0.49917	0.50986	-0.010683	0	0
85	66431716	0.072293	0.080884	-0.0085908	0	0	0.072525	0.07832	-0.0057954	0	0	0.072763	0.075689	-0.0029257	0	0	0.28392	0.30928	-0.025362	0	0	0.28459	0.30183	-0.017245	0	0	0.28527	0.29401	-0.0087375	0	0	0.49749	0.52794	-0.030446	0	0	0.49828	0.51909	-0.020805	0	0	0.49913	0.50977	-0.01064	0	0
86	64261378	0.072259	0.080819	-0.0085599	0	0	0.0725	0.078279	-0.0057786	0	0	0.072749	0.07568	-0.0029302	0	0	0.28382	0.30909	-0.02527	0	0	0.28452	0.3017	-0.01718	0	0	0.28524	0.29394	-0.0087016	0	0	0.49736	0.52771	-0.030341	0	0	0.4982	0.51893	-0.020728	0	0	0.49909	0.50967	-0.010579	0	0
87	61523202	0.072225	0.080757	-0.0085317	0	0	0.072474	0.078233	-0.005759	0	0	0.072735	0.075664	-0.0029288	0	0	0.28372	0.30888	-0.025162	0	0	0.28444	0.30157	-0.017127	0	0	0.28521	0.29386	-0.0086558	0	0	0.49724	0.52748	-0.030232	0	0	0.49811	0.51877	-0.020653	0	0	0.49905	0.5096	-0.010554	0	0
88	58259083	0.072192	0.080687	-0.0084951	0	0	0.07245	0.078191	-0.0057403	0	0	0.072724	0.075634	-0.0029101	0	0	0.28361	0.30872	-0.025111	0	0	0.28437	0.30146	-0.017084	0	0	0.28517	0.2938	-0.0086352	0	0	0.49712	0.52725	-0.030131	0	0	0.49803	0.51862	-0.02059	0	0	0.499	0.50953	-0.010528	0	0
89	54539205	0.072157	0.08062	-0.0084629	0	0	0.072427	0.078141	-0.0057147	0	0	0.072711	0.075607	-0.0028957	0	0	0.28351	0.30851	-0.025001	0	0	0.2843	0.30131	-0.01701	0	0	0.28514	0.29374	-0.0086047	0	0	0.497	0.52702	-0.030029	0	0	0.49794	0.51848	-0.020542	0	0	0.49895	0.50945	-0.010498	0	0
90	50446582	0.072123	0.08055	-0.0084272	0	0	0.072402	0.078099	-0.0056975	0	0	0.072697	0.075577	-0.0028798	0	0	0.28341	0.30832	-0.024915	0	0	0.28424	0.3012	-0.016965	0	0	0.28509	0.2937	-0.0086096	0	0	0.49687	0.52681	-0.02994	0	0	0.49786	0.51834	-0.020488	0	0	0.4989	0.50937	-0.010472	0	0
91	46076055	0.072089	0.080489	-0.0083998	0	0	0.07238	0.078059	-0.0056793	0	0	0.072689	0.075555	-0.0028662	0	0	0.2833	0.30815	-0.024847	0	0	0.28416	0.30107	-0.016909	0	0	0.28506	0.29363	-0.0085669	0	0	0.49674	0.5266	-0.029855	0	0	0.49777	0.5182	-0.02043	0	0	0.49886	0.50928	-0.010423	0	0
92	41530984	0.072053	0.080417	-0.0083639	0	0	0.072356	0.078016	-0.0056599	0	0	0.07268	0.075535	-0.0028549	0	0	0.2832	0.30797	-0.024775	0	0	0.28409	0.30095	-0.016853	0	0	0.28503	0.29356	-0.0085372	0	0	0.49662	0.52641	-0.029789	0	0	0.49768	0.51807	-0.020386	0	0	0.4988	0.50919	-0.010384	0	0
93	36932121	0.072023	0.080354	-0.0083308	0	0	0.072333	0.077961	-0.005628	0	0	0.072663	0.07553	-0.0028667	0	0	0.28309	0.30781	-0.02472	0	0	0.28402	0.30083	-0.016809	0	0	0.28499	0.2935	-0.008512	0	0	0.49649	0.52624	-0.029744	0	0	0.4976	0.51792	-0.02032	0	0	0.49876	0.5091	-0.010337	0	0
94	32387744	0.071987	0.080294	-0.0083069	0	0	0.072308	0.077923	-0.0056152	0	0	0.072649	0.075499	-0.0028497	0	0	0.28299	0.30765	-0.024659	0	0	0.28395	0.30075	-0.016796	0	0	0.28496	0.29344	-0.0084805	0	0	0.49637	0.52604	-0.029672	0	0	0.49752	0.51778	-0.020268	0	0	0.49872	0.50905	-0.01033	0	0
95	28007735	0.071953	0.080241	-0.0082881	0	0	0.072283	0.077903	-0.0056205	0	0	0.072644	0.075478	-0.0028346	0	0	0.28289	0.30751	-0.024612	0	0	0.28388	0.30066	-0.01678	0	0	0.28492	0.2934	-0.0084764	0	0	0.49624	0.52585	-0.029606	0	0	0.49744	0.51766	-0.020222	0	0	0.49867	0.509	-0.010328	0	0
96	23873084	0.071922	0.080176	-0.0082542	0	0	0.072253	0.077871	-0.0056179	0	0	0.072629	0.075452	-0.0028232	0	0	0.28279	0.30734	-0.024552	0	0	0.2838	0.30054	-0.016734	0	0	0.28488	0.29335	-0.0084731	0	0	0.49611	0.52569	-0.029574	0	0	0.49735	0.51752	-0.020168	0	0	0.49862	0.50893	-0.010309	0	0
97	20053672	0.07189	0.080102	-0.008212	0	0	0.072227	0.077832	-0.0056044	0	0	0.072615	0.075411	-0.0027963	0	0	0.28269	0.30719	-0.024499	0	0	0.28372	0.30043	-0.016705	0	0	0.28484	0.29336	-0.0085176	0	0	0.49598	0.52552	-0.029542	0	0	0.49727	0.51742	-0.020153	0	0	0.49858	0.50883	-0.010252	0	0
98	16603550	0.071853	0.080068	-0.008215	0	0	0.0722	0.077792	-0.0055925	0	0	0.072602	0.0754	-0.0027982	0	0	0.28258	0.30707	-0.024489	0	0	0.28363	0.30034	-0.016713	0	0	0.28481	0.29331	-0.0085063	0	0	0.49586	0.52532	-0.029455	0	0	0.49719	0.51729	-0.020096	0	0	0.49854	0.50877	-0.010235	0	0
99	13550419	0.07181	0.080045	-0.0082347	0	0	0.072174	0.077754	-0.0055795	0	0	0.072595	0.075375	-0.0027795	0	0	0.28246	0.30701	-0.02455	0	0	0.28356	0.30025	-0.016694	0	0	0.28478	0.29328	-0.0085065	0	0	0.49573	0.52518	-0.029448	0	0	0.49711	0.51721	-0.020101	0	0	0.49852	0.50874	-0.010226	0	0
100	10900347	0.071771	0.080007	-0.0082362	0	0	0.07215	0.07774	-0.00559	0	0	0.072586	0.075402	-0.0028165	0	0	0.28233	0.30688	-0.024557	0	0	0.28348	0.30018	-0.016694	0	0	0.28475	0.29329	-0.0085391	0	0	0.49558	0.52502	-0.029444	0	0	0.49702	0.51711	-0.020082	0	0	0.49848	0.50871	-0.010222	0	0
101	8648097	0.071741	0.079987	-0.0082466	0	0	0.072117	0.077728	-0.0056112	0	0	0.072577	0.075394	-0.0028169	0	0	0.28222	0.30679	-0.024572	0	0	0.28343	0.30009	-0.016664	0	0	0.28471	0.29323	-0.0085209	0	0	0.49547	0.52494	-0.02947	0	0	0.49693	0.51709	-0.020167	0	0	0.49841	0.50867	-0.010255	0	0
102	6767631	0.071721	0.080019	-0.0082984	0	0	0.07208	0.077688	-0.0056084	0	0	0.072566	0.075419	-0.0028524	0	0	0.28207	0.30672	-0.024646	0	0	0.28339	0.30003	-0.016642	0	0	0.28467	0.29316	-0.0084863	0	0	0.49536	0.52478	-0.029419	0	0	0.49684	0.51699	-0.02015	0	0	0.49836	0.50862	-0.010266	0	0
103	5227501	0.071686	0.079994	-0.0083084	0	0	0.072068	0.077688	-0.0056195	0	0	0.072554	0.075426	-0.0028723	0	0	0.28195	0.30662	-0.024668	0	0	0.28331	0.29996	-0.016651	0	0	0.28463	0.29313	-0.0084941	0	0	0.49529	0.52462	-0.029329	0	0	0.49677	0.51692	-0.020157	0	0	0.49827	0.50864	-0.010371	0	0
