## Supplementary Data: A zip file containing the simulation executable, the source code, R scripts, batch files, and simulation results. for "Age-related late-onset disease heritability patterns and implications for genome-wide association studies": EnvironmentArray.csv

Age	Env	Incidence	CasesExpected
1	0	-1.24456e-05	0
2	0	-1.23286e-05	0
3	0	-1.21963e-05	0
4	0	-1.20468e-05	0
5	0	-1.18777e-05	0
6	0	-1.16864e-05	0
7	0	-1.14702e-05	0
8	0	-1.12258e-05	0
9	0	-1.09493e-05	0
10	0	-1.06368e-05	0
11	0	-1.02834e-05	0
12	0	-9.88381e-06	0
13	0	-9.43204e-06	0
14	0	-8.92126e-06	0
15	0	-8.34377e-06	0
16	0	-7.69089e-06	0
17	0	-6.95278e-06	0
18	0	-6.11834e-06	0
19	0	-5.17503e-06	0
20	0	-4.10869e-06	0
21	0	-2.90334e-06	0
22	0	-1.54089e-06	0
23	0	-9.83483e-10	0
24	5.76291e-07	1.7394e-06	1739
25	1.22795e-06	3.70623e-06	3706
26	1.96438e-06	5.92878e-06	5929
27	2.79658e-06	8.44007e-06	8440
28	3.73695e-06	1.12773e-05	1.128e+04
29	4.7995e-06	1.44825e-05	1.448e+04
30	6.00003e-06	1.81028e-05	1.81e+04
31	7.35627e-06	2.21915e-05	2.219e+04
32	8.88846e-06	2.68083e-05	2.681e+04
33	1.0619e-05	3.20205e-05	3.202e+04
34	1.25733e-05	3.79037e-05	3.79e+04
35	1.47803e-05	4.45425e-05	4.453e+04
36	1.72721e-05	5.20322e-05	5.202e+04
37	2.00846e-05	6.04792e-05	6.046e+04
38	2.32588e-05	7.00025e-05	6.998e+04
39	2.68403e-05	8.07352e-05	8.07e+04
40	3.08806e-05	9.28257e-05	9.278e+04
41	3.54365e-05	0.000106439	1.064e+05
42	4.05719e-05	0.000121759	1.217e+05
43	4.6359e-05	0.000138988	1.389e+05
44	5.28767e-05	0.000158351	1.582e+05
45	6.02141e-05	0.000180095	1.799e+05
46	6.84679e-05	0.000204491	2.042e+05
47	7.77483e-05	0.000231837	2.315e+05
48	8.81743e-05	0.000262455	2.62e+05
49	9.98802e-05	0.000296694	2.961e+05
50	0.000113003	0.000334929	3.342e+05
51	0.000127703	0.000377561	3.766e+05
52	0.000144152	0.000425014	4.237e+05
53	0.000162536	0.000477731	4.761e+05
54	0.000183043	0.000536172	5.341e+05
55	0.000205887	0.000600807	5.981e+05
56	0.000231273	0.000672104	6.687e+05
57	0.000259437	0.000750526	7.463e+05
58	0.000290598	0.00083651	8.311e+05
59	0.000324991	0.000930461	9.237e+05
60	0.000362844	0.00103273	1.024e+06
61	0.000404385	0.00114359	1.133e+06
62	0.000449793	0.00126323	1.25e+06
63	0.000499266	0.00139172	1.376e+06
64	0.000552923	0.001529	1.509e+06
65	0.000610906	0.00167488	1.651e+06
66	0.000673256	0.00182897	1.799e+06
67	0.000739986	0.00199073	1.955e+06
68	0.000811037	0.00215944	2.116e+06
69	0.000886269	0.00233421	2.283e+06
70	0.000965541	0.00251398	2.453e+06
71	0.00104855	0.00269756	2.625e+06
72	0.001135	0.00288366	2.799e+06
73	0.00122453	0.00307089	2.972e+06
74	0.00131672	0.00325786	3.143e+06
75	0.00141112	0.00344316	3.311e+06
76	0.00150725	0.00362543	3.475e+06
77	0.00160458	0.00380343	3.632e+06
78	0.0017027	0.00397599	3.782e+06
79	0.00180107	0.00414215	3.925e+06
80	0.00189928	0.00430105	4.058e+06
81	0.00199696	0.00445206	4.183e+06
82	0.0020937	0.00459469	4.298e+06
83	0.00218926	0.00472863	4.403e+06
84	0.0022834	0.00485374	4.498e+06
85	0.00237578	0.00497001	4.583e+06
86	0.00246639	0.00507756	4.659e+06
87	0.00255509	0.00517661	4.726e+06
88	0.00264177	0.00526748	4.784e+06
89	0.00272646	0.00535052	4.834e+06
90	0.00280913	0.00542617	4.876e+06
91	0.00288986	0.00549486	4.911e+06
92	0.00296864	0.00555708	4.939e+06
93	0.00304554	0.00561328	4.961e+06
94	0.00312069	0.00566393	4.978e+06
95	0.00319415	0.00570949	4.99e+06
96	0.00326595	0.00575039	4.997e+06
97	0.00333639	0.00578706	5e+06
98	0.00340541	0.00581987	4.999e+06
99	0.00347307	0.0058492	4.995e+06
100	0.00353962	0.00587538	4.988e+06
101	0.00360506	0.00589873	4.978e+06
102	0.00366948	0.00591953	4.966e+06
103	0.00373303	0.00593805	4.952e+06
104	0.00379579	0.00595453	4.937e+06
105	0.00385778	0.00596917	4.919e+06
106	0.00391914	0.00598218	4.9e+06
107	0.00397985	0.00599374	4.881e+06
108	0.00403997	0.00600399	4.86e+06
109	0.00409973	0.00601309	4.838e+06
110	0.00415907	0.00602116	4.815e+06
