## Supplementary Data: A zip file containing the simulation executable, the source code, R scripts, batch files, and simulation results. for "Age-related late-onset disease heritability patterns and implications for genome-wide association studies": FrailtyAnalysis.csv

Age	Heritability	MeanOR	CaseOR	nControls	nCases	nCumIncidence	nIncidence	nLifeIncidence0	nAbsIncidence0	nLifeIncidence5	nAbsIncidence5	nLifeIncidence10	nAbsIncidence10	nLifeIncidence15	nAbsIncidence15
24	0.39895	1	9.5185	1999996521	3479	1.7395e-06	1.7395e-06	1.7177e-06	1.7177e-06	1.7236e-06	1.7236e-06	1.7262e-06	1.7262e-06	1.7271e-06	1.7271e-06
25	0.39895	0.99999	9.3639	1999989109	7412	5.4455e-06	3.706e-06	5.3739e-06	3.6562e-06	5.3938e-06	3.6702e-06	5.4033e-06	3.6771e-06	5.4061e-06	3.6791e-06
26	0.39894	0.99997	9.2721	1999977252	11857	1.1374e-05	5.9285e-06	1.1217e-05	5.8435e-06	1.1262e-05	5.8677e-06	1.1284e-05	5.8809e-06	1.1291e-05	5.885e-06
27	0.39894	0.99996	9.3447	1999960372	16880	1.9814e-05	8.4401e-06	1.9529e-05	8.3113e-06	1.9609e-05	8.3477e-06	1.9654e-05	8.3698e-06	1.9668e-05	8.3773e-06
28	0.39893	0.99993	9.1556	1999937818	22554	3.1091e-05	1.1277e-05	3.0623e-05	1.1094e-05	3.0754e-05	1.1145e-05	3.0833e-05	1.1179e-05	3.086e-05	1.1192e-05
29	0.39892	0.9999	9.204	1999908854	28964	4.5573e-05	1.4482e-05	4.4856e-05	1.4234e-05	4.5054e-05	1.4301e-05	4.5182e-05	1.435e-05	4.5232e-05	1.4372e-05
30	0.39891	0.99986	9.1717	1999872650	36204	6.3675e-05	1.8103e-05	6.2629e-05	1.7774e-05	6.2913e-05	1.786e-05	6.311e-05	1.7928e-05	6.3192e-05	1.7961e-05
31	0.3989	0.99981	9.282	1999828270	44380	8.5865e-05	2.2191e-05	8.4393e-05	2.1765e-05	8.4785e-05	2.1873e-05	8.5072e-05	2.1964e-05	8.5204e-05	2.2013e-05
32	0.39889	0.99975	9.2155	1999774658	53612	0.00011267	2.6808e-05	0.00011066	2.6265e-05	0.00011118	2.6399e-05	0.00011158	2.6515e-05	0.00011179	2.6585e-05
33	0.39887	0.99968	9.2198	1999710624	64034	0.00014469	3.2021e-05	0.00014199	3.1337e-05	0.00014268	3.1502e-05	0.00014323	3.1645e-05	0.00014353	3.1742e-05
34	0.39885	0.99959	9.1218	1999634828	75796	0.00018259	3.7903e-05	0.00017904	3.7051e-05	0.00017993	3.7253e-05	0.00018065	3.7428e-05	0.00018108	3.7557e-05
35	0.39882	0.9995	9.2155	1999545759	89069	0.00022712	4.4543e-05	0.00022252	4.3488e-05	0.00022365	4.3734e-05	0.00022458	4.3944e-05	0.00022518	4.4113e-05
36	0.3988	0.99938	9.1222	1999441718	104041	0.00027914	5.2032e-05	0.00027324	5.0736e-05	0.00027467	5.1034e-05	0.00027586	5.1286e-05	0.00027667	5.1498e-05
37	0.39876	0.99925	9.1156	1999320793	120925	0.0003396	6.0479e-05	0.00033212	5.8895e-05	0.00033391	5.9254e-05	0.0003354	5.9557e-05	0.00033647	5.9817e-05
38	0.39873	0.99909	9.1013	1999180836	139957	0.00040958	7.0002e-05	0.00040017	6.8074e-05	0.0004024	6.8507e-05	0.00040424	6.8868e-05	0.00040563	6.9182e-05
39	0.39868	0.99891	9.07	1999019432	161404	0.00049028	8.0735e-05	0.00047853	7.8396e-05	0.00048128	7.8919e-05	0.00048356	7.9349e-05	0.00048532	7.9721e-05
40	0.39863	0.99871	9.0916	1998833872	185560	0.00058306	9.2826e-05	0.00056849	8.9997e-05	0.00057187	9.0628e-05	0.00057466	9.1139e-05	0.00057685	9.1578e-05
41	0.39857	0.99848	9.0702	1998621118	212754	0.00068944	0.00010644	0.00067146	0.00010303	0.00067559	0.00010379	0.00067899	0.0001044	0.0006817	0.00010491
42	0.39851	0.99821	9.0706	1998377769	243349	0.00081112	0.00012176	0.00078903	0.00011765	0.00079408	0.00011857	0.0007982	0.00011929	0.00080152	0.0001199
43	0.39843	0.9979	8.9765	1998100019	277750	0.00094999	0.00013899	0.00092297	0.00013405	0.00092913	0.00013516	0.00093411	0.00013602	0.00093814	0.00013674
44	0.39835	0.99756	8.9428	1997783619	316400	0.0011082	0.00015835	0.0010753	0.00015243	0.0010827	0.00015376	0.0010888	0.00015479	0.0010936	0.00015563
45	0.39825	0.99716	8.9872	1997423829	359790	0.0012881	0.00018009	0.001248	0.00017298	0.0012572	0.00017461	0.0012644	0.00017583	0.0012703	0.00017682
46	0.39815	0.99672	8.8785	1997015373	408456	0.0014923	0.00020449	0.0014438	0.00019596	0.0014548	0.00019794	0.0014635	0.0001994	0.0014706	0.00020057
47	0.39803	0.99621	8.8469	1996552390	462983	0.0017238	0.00023184	0.001665	0.0002216	0.0016785	0.00022402	0.001689	0.00022577	0.0016974	0.00022714
48	0.39789	0.99564	8.7766	1996028385	524005	0.0019858	0.00026245	0.0019147	0.00025016	0.0019312	0.00025314	0.0019437	0.00025523	0.0019538	0.00025685
49	0.39774	0.995	8.732	1995436175	592210	0.0022819	0.00029669	0.0021961	0.00028193	0.0022163	0.00028559	0.0022313	0.0002881	0.0022432	0.00029002
50	0.39756	0.99428	8.6884	1994767846	668329	0.0026161	0.00033493	0.0025126	0.00031719	0.0025372	0.00032171	0.0025553	0.00032472	0.0025695	0.000327
51	0.39737	0.99347	8.6096	1994014700	753146	0.0029926	0.00037756	0.0028679	0.00035624	0.0028981	0.00036181	0.0029198	0.00036546	0.0029367	0.00036816
52	0.39716	0.99256	8.5283	1993167217	847483	0.0034164	0.00042501	0.0032661	0.00039938	0.0033031	0.00040624	0.0033292	0.00041068	0.0033493	0.00041388
53	0.39692	0.99154	8.4769	1992215020	952197	0.0038925	0.00047773	0.0037115	0.00044691	0.0037569	0.00045535	0.0037884	0.00046077	0.0038123	0.00046457
54	0.39665	0.99041	8.3912	1991146850	1068170	0.0044266	0.00053617	0.0042087	0.00049914	0.0042644	0.00050949	0.0043025	0.00051611	0.0043309	0.00052064
55	0.39636	0.98914	8.3157	1989950555	1196295	0.0050247	0.00060081	0.0047625	0.00055634	0.0048309	0.00056899	0.004877	0.00057709	0.0049108	0.0005825
56	0.39603	0.98774	8.2076	1988613101	1337454	0.0056934	0.0006721	0.0053782	0.00061877	0.0054619	0.00063415	0.0055179	0.00064406	0.0055581	0.00065057
57	0.39567	0.98617	8.122	1987120596	1492505	0.0064397	0.00075053	0.0060609	0.00068665	0.0061631	0.00070526	0.0062312	0.00071737	0.0062792	0.00072522
58	0.39528	0.98444	8.0171	1985458349	1662247	0.0072708	0.00083651	0.0068162	0.00076013	0.0069406	0.00078255	0.0070233	0.00079733	0.0070808	0.00080681
59	0.39484	0.98254	7.9115	1983610958	1847391	0.0081945	0.00093046	0.0076494	0.00083932	0.0078005	0.00086619	0.0079011	0.00088416	0.00797	0.00089565
60	0.39437	0.98043	7.8144	1981562429	2048529	0.0092188	0.0010327	0.0085661	0.00092428	0.008749	0.00095629	0.0088711	0.00097803	0.0089538	0.00099196
61	0.39385	0.97812	7.6775	1979296341	2266088	0.010352	0.0011436	0.0095717	0.0010149	0.0097921	0.0010528	0.0099402	0.001079	0.01004	0.0010959
62	0.39328	0.9756	7.56	1976796044	2500297	0.011602	0.0012632	0.010671	0.0011111	0.010936	0.0011557	0.011115	0.001187	0.011234	0.0012074
63	0.39267	0.97284	7.437	1974044904	2751140	0.012978	0.0013917	0.01187	0.0012123	0.012186	0.0012646	0.012402	0.0013019	0.012546	0.0013265
64	0.39201	0.96984	7.3141	1971026583	3018321	0.014487	0.001529	0.013171	0.0013182	0.013547	0.0013792	0.013807	0.0014234	0.01398	0.0014529
65	0.3913	0.96659	7.1902	1967725355	3301228	0.016137	0.0016749	0.014578	0.0014281	0.015024	0.001499	0.015335	0.0015509	0.015543	0.0015862
66	0.39054	0.96307	7.0527	1964126449	3598906	0.017937	0.001829	0.016094	0.001541	0.016621	0.0016232	0.016992	0.0016838	0.017241	0.0017257
67	0.38972	0.95929	6.9243	1960216406	3910043	0.019892	0.0019907	0.01772	0.001656	0.018341	0.001751	0.01878	0.0018213	0.019078	0.0018707
68	0.38885	0.95524	6.7797	1955983437	4232969	0.022008	0.0021594	0.019457	0.0017717	0.020185	0.0018811	0.020704	0.0019623	0.021058	0.0020201
69	0.38793	0.95092	6.64	1951417766	4565671	0.024291	0.0023342	0.021302	0.0018866	0.022153	0.0020124	0.022763	0.0021056	0.023183	0.002173
70	0.38696	0.94632	6.4991	1946511944	4905822	0.026744	0.002514	0.023253	0.0019991	0.024244	0.0021435	0.024958	0.00225	0.025454	0.0023279
71	0.38594	0.94146	6.3577	1941261107	5250837	0.029369	0.0026976	0.025304	0.0021074	0.026456	0.0022729	0.027288	0.0023941	0.027871	0.0024835
72	0.38488	0.93633	6.2135	1935663172	5597935	0.032168	0.0028837	0.027448	0.0022094	0.028785	0.0023988	0.02975	0.0025364	0.030432	0.0026382
73	0.38376	0.93096	6.0733	1929718955	5944217	0.035141	0.0030709	0.029677	0.0023031	0.031223	0.0025195	0.032339	0.0026751	0.033133	0.0027905
74	0.3826	0.92534	5.9338	1923432201	6286754	0.038284	0.0032579	0.03198	0.0023867	0.033764	0.0026332	0.035049	0.0028087	0.035968	0.0029387
75	0.3814	0.91949	5.7998	1916809524	6622677	0.041595	0.0034432	0.034345	0.0024586	0.036397	0.002738	0.037873	0.0029358	0.038932	0.0030816
76	0.38016	0.91342	5.6698	1909860262	6949262	0.04507	0.0036254	0.036757	0.0025173	0.039112	0.0028323	0.0408	0.0030547	0.042016	0.0032176
77	0.37889	0.90716	5.531	1902596251	7264011	0.048702	0.0038034	0.039203	0.0025608	0.041894	0.0029141	0.043822	0.0031639	0.04521	0.0033454
78	0.37759	0.90072	5.4041	1895031538	7564713	0.052484	0.003976	0.041664	0.0025875	0.044731	0.0029819	0.046925	0.0032621	0.048505	0.0034635
79	0.37626	0.89412	5.2804	1887182038	7849500	0.056409	0.0041421	0.044124	0.0025961	0.047606	0.0030346	0.050097	0.0033479	0.051889	0.0035711
80	0.37491	0.88738	5.1521	1879065167	8116871	0.060467	0.0043011	0.046564	0.0025859	0.050504	0.0030712	0.053324	0.0034202	0.055349	0.0036672
81	0.37353	0.88052	5.0302	1870699456	8365711	0.06465	0.0044521	0.048966	0.0025563	0.053409	0.0030912	0.056592	0.0034781	0.058874	0.0037512
82	0.37214	0.87357	4.9079	1862104175	8595281	0.068948	0.0045947	0.05131	0.0025064	0.056302	0.0030935	0.059885	0.0035203	0.062449	0.0038222
83	0.37074	0.86653	4.7938	1853298971	8805204	0.073351	0.0047286	0.053578	0.0024361	0.059167	0.0030773	0.063187	0.0035464	0.066061	0.0038796
84	0.36933	0.85943	4.6857	1844303539	8995432	0.077848	0.0048537	0.055752	0.0023462	0.061986	0.0030421	0.066482	0.0035559	0.069696	0.0039231
85	0.36792	0.85228	4.5732	1835137332	9166207	0.082431	0.00497	0.057816	0.002238	0.064742	0.0029881	0.069754	0.0035489	0.073341	0.0039522
86	0.36649	0.8451	4.4693	1825819313	9318019	0.08709	0.0050776	0.059755	0.0021132	0.067417	0.0029154	0.072989	0.0035256	0.07698	0.0039667
87	0.36507	0.83791	4.3667	1816367755	9451558	0.091816	0.0051766	0.061557	0.0019735	0.069995	0.0028238	0.076171	0.0034853	0.080601	0.0039662
88	0.36365	0.83072	4.2717	1806800083	9567672	0.0966	0.0052675	0.06321	0.0018208	0.072459	0.0027137	0.079284	0.0034279	0.084189	0.0039505
89	0.36223	0.82353	4.1772	1797132762	9667321	0.10143	0.0053505	0.064708	0.0016576	0.074796	0.0025863	0.082314	0.0033535	0.08773	0.0039198
90	0.36082	0.81637	4.0864	1787381219	9751543	0.10631	0.0054262	0.066044	0.0014868	0.076991	0.0024434	0.085245	0.0032624	0.091212	0.0038746
91	0.35941	0.80923	3.9948	1777559801	9821418	0.11122	0.0054949	0.067216	0.0013121	0.079035	0.0022869	0.088065	0.003155	0.094621	0.0038153
92	0.35802	0.80214	3.9112	1767681763	9878038	0.11616	0.0055571	0.068227	0.0011375	0.080918	0.0021186	0.090759	0.0030314	0.097947	0.0037415
93	0.35663	0.7951	3.8276	1757759275	9922488	0.12112	0.0056133	0.069082	0.00096728	0.082633	0.0019403	0.093315	0.0028918	0.10118	0.003653
94	0.35525	0.78811	3.745	1747803449	9955826	0.1261	0.0056639	0.06979	0.00080547	0.084175	0.0017547	0.095721	0.0027378	0.1043	0.0035499
95	0.35389	0.78118	3.6696	1737824383	9979066	0.13109	0.0057095	0.070363	0.00065582	0.085542	0.0015644	0.097968	0.002571	0.1073	0.0034327
96	0.35253	0.77431	3.5943	1727831209	9993174	0.13608	0.0057504	0.070816	0.00052122	0.086735	0.0013731	0.10005	0.0023933	0.11016	0.0033017
97	0.35119	0.76751	3.5233	1717832153	9999056	0.14108	0.0057871	0.071165	0.00040417	0.087759	0.0011846	0.10195	0.0022062	0.11289	0.0031568
98	0.34987	0.76079	3.4513	1707834595	9997558	0.14608	0.0058199	0.071428	0.00030578	0.08862	0.0010029	0.10368	0.0020118	0.11547	0.0029983
99	0.34856	0.75414	3.3825	1697845134	9989461	0.15108	0.0058492	0.071621	0.00022575	0.08933	0.00083181	0.10523	0.0018121	0.11788	0.0028273
100	0.34726	0.74757	3.317	1687869649	9975485	0.15607	0.0058754	0.071759	0.00016284	0.089903	0.00067488	0.1066	0.0016099	0.12013	0.0026457
101	0.34597	0.74107	3.2552	1677913363	9956286	0.16104	0.0058987	0.071856	0.00011485	0.090354	0.00053466	0.10778	0.0014085	0.1222	0.002455
102	0.3447	0.73465	3.1936	1667980899	9932464	0.16601	0.0059195	0.071922	7.9115e-05	0.090701	0.00041342	0.1088	0.0012117	0.12409	0.0022567
103	0.34345	0.72831	3.1356	1658076340	9904559	0.17096	0.0059381	0.071966	5.3086e-05	0.090962	0.00031199	0.10965	0.0010232	0.1258	0.0020526
104	0.3422	0.72205	3.0772	1648203279	9873061	0.1759	0.0059545	0.071995	3.4626e-05	0.091152	0.00022981	0.11036	0.00084679	0.12733	0.0018447
105	0.34098	0.71587	3.0213	1638364870	9838409	0.18082	0.0059692	0.072013	2.1907e-05	0.091288	0.00016544	0.11092	0.00068565	0.12868	0.0016356
106	0.33977	0.70977	2.9679	1628563871	9800999	0.18572	0.0059822	0.072024	1.34e-05	0.091384	0.00011647	0.11137	0.00054223	0.12985	0.0014285
107	0.33857	0.70375	2.9156	1618802688	9761183	0.1906	0.0059937	0.072031	7.8818e-06	0.091449	8.0106e-05	0.11171	0.0004186	0.13085	0.0012269
108	0.33738	0.69781	2.8631	1609083412	9719276	0.19546	0.006004	0.072034	4.473e-06	0.091492	5.3676e-05	0.11196	0.00031545	0.13169	0.0010346
109	0.33621	0.69194	2.8154	1599407852	9675560	0.2003	0.0060131	0.072036	2.4052e-06	0.091521	3.4966e-05	0.11215	0.00023208	0.13238	0.00085512
110	0.33506	0.68616	2.7663	1589777568	9630284	0.20511	0.0060212	0.072037	1.2343e-06	0.091538	2.2098e-05	0.11228	0.00016688	0.13293	0.00069162
