## Supplementary Data: A zip file containing the simulation executable, the source code, R scripts, batch files, and simulation results. for "Age-related late-onset disease heritability patterns and implications for genome-wide association studies": HeritabilityAnalysis.csv

Age	PopMean	PopVar	PopSD	CaseMean	CaseVar	CaseSD	CumulativeCaseMean	CumulativeCaseVar	CumulativeCaseSD	Heritability	MeanOR	CaseOR	nControls	nCases	CumIncidence	nIncidence	nLifetimeIncidence	nAbsoluteIncidence
24	-3.6621e-06	2.1836	1.4777	2.2532	2.1814	1.477	0	0	0	0.39895	1	9.5185	1999996521	3479	1.7395e-06	1.7395e-06	1.7177e-06	1.7177e-06
25	-1.1952e-05	2.1836	1.4777	2.2369	2.2548	1.5016	0	0	0	0.39895	0.99999	9.3639	1999989109	7412	5.4455e-06	3.706e-06	5.3739e-06	3.6562e-06
26	-2.5155e-05	2.1836	1.4777	2.227	2.2768	1.5089	0	0	0	0.39894	0.99997	9.2721	1999977252	11857	1.1374e-05	5.9285e-06	1.1217e-05	5.8435e-06
27	-4.4017e-05	2.1836	1.4777	2.2348	2.2232	1.491	0	0	0	0.39894	0.99996	9.3447	1999960372	16880	1.9814e-05	8.4401e-06	1.9529e-05	8.3113e-06
28	-6.899e-05	2.1835	1.4777	2.2144	2.2355	1.4951	0	0	0	0.39893	0.99993	9.1556	1999937818	22554	3.1091e-05	1.1277e-05	3.0623e-05	1.1094e-05
29	-0.00010114	2.1834	1.4776	2.2196	2.2507	1.5002	0	0	0	0.39892	0.9999	9.204	1999908854	28964	4.5573e-05	1.4482e-05	4.4856e-05	1.4234e-05
30	-0.00014126	2.1833	1.4776	2.2161	2.2449	1.4983	0	0	0	0.39891	0.99986	9.1717	1999872650	36204	6.3675e-05	1.8103e-05	6.2629e-05	1.7774e-05
31	-0.00019071	2.1832	1.4776	2.2281	2.2263	1.4921	0	0	0	0.3989	0.99981	9.282	1999828270	44380	8.5865e-05	2.2191e-05	8.4393e-05	2.1765e-05
32	-0.00025025	2.1831	1.4775	2.2209	2.2324	1.4941	0	0	0	0.39889	0.99975	9.2155	1999774658	53612	0.00011267	2.6808e-05	0.00011066	2.6265e-05
33	-0.00032139	2.1829	1.4775	2.2214	2.2287	1.4929	0	0	0	0.39887	0.99968	9.2198	1999710624	64034	0.00014469	3.2021e-05	0.00014199	3.1337e-05
34	-0.0004052	2.1827	1.4774	2.2107	2.2588	1.5029	0	0	0	0.39885	0.99959	9.1218	1999634828	75796	0.00018259	3.7903e-05	0.00017904	3.7051e-05
35	-0.00050414	2.1825	1.4773	2.2209	2.2096	1.4865	0	0	0	0.39882	0.9995	9.2155	1999545759	89069	0.00022712	4.4543e-05	0.00022252	4.3488e-05
36	-0.00061921	2.1823	1.4773	2.2107	2.2426	1.4975	0	0	0	0.3988	0.99938	9.1222	1999441718	104041	0.00027914	5.2032e-05	0.00027324	5.0736e-05
37	-0.00075291	2.182	1.4771	2.21	2.2407	1.4969	0	0	0	0.39876	0.99925	9.1156	1999320793	120925	0.0003396	6.0479e-05	0.00033212	5.8895e-05
38	-0.00090757	2.1816	1.477	2.2084	2.2451	1.4984	0	0	0	0.39873	0.99909	9.1013	1999180836	139957	0.00040958	7.0002e-05	0.00040017	6.8074e-05
39	-0.0010857	2.1812	1.4769	2.205	2.2279	1.4926	0	0	0	0.39868	0.99891	9.07	1999019432	161404	0.00049028	8.0735e-05	0.00047853	7.8396e-05
40	-0.0012907	2.1808	1.4767	2.2073	2.2264	1.4921	0	0	0	0.39863	0.99871	9.0916	1998833872	185560	0.00058306	9.2826e-05	0.00056849	8.9997e-05
41	-0.0015256	2.1802	1.4766	2.205	2.2192	1.4897	0	0	0	0.39857	0.99848	9.0702	1998621118	212754	0.00068944	0.00010644	0.00067146	0.00010303
42	-0.0017943	2.1797	1.4764	2.205	2.2043	1.4847	0	0	0	0.39851	0.99821	9.0706	1998377769	243349	0.00081112	0.00012176	0.00078903	0.00011765
43	-0.0020996	2.179	1.4761	2.1946	2.1998	1.4832	0	0	0	0.39843	0.9979	8.9765	1998100019	277750	0.00094999	0.00013899	0.00092297	0.00013405
44	-0.0024469	2.1782	1.4759	2.1908	2.1927	1.4808	0	0	0	0.39835	0.99756	8.9428	1997783619	316400	0.0011082	0.00015835	0.0010753	0.00015243
45	-0.0028428	2.1773	1.4756	2.1958	2.1886	1.4794	0	0	0	0.39825	0.99716	8.9872	1997423829	359790	0.0012881	0.00018009	0.001248	0.00017298
46	-0.00329	2.1764	1.4752	2.1836	2.1854	1.4783	0	0	0	0.39815	0.99672	8.8785	1997015373	408456	0.0014923	0.00020449	0.0014438	0.00019596
47	-0.0037964	2.1753	1.4749	2.1801	2.1741	1.4745	0	0	0	0.39803	0.99621	8.8469	1996552390	462983	0.0017238	0.00023184	0.001665	0.0002216
48	-0.0043676	2.174	1.4745	2.1721	2.1612	1.4701	0	0	0	0.39789	0.99564	8.7766	1996028385	524005	0.0019858	0.00026245	0.0019147	0.00025016
49	-0.005012	2.1726	1.474	2.167	2.1437	1.4641	0	0	0	0.39774	0.995	8.732	1995436175	592210	0.0022819	0.00029669	0.0021961	0.00028193
50	-0.005738	2.1711	1.4735	2.162	2.1401	1.4629	0	0	0	0.39756	0.99428	8.6884	1994767846	668329	0.0026161	0.00033493	0.0025126	0.00031719
51	-0.0065533	2.1693	1.4729	2.1529	2.1219	1.4567	0	0	0	0.39737	0.99347	8.6096	1994014700	753146	0.0029926	0.00037756	0.0028679	0.00035624
52	-0.0074675	2.1674	1.4722	2.1434	2.1113	1.453	0	0	0	0.39716	0.99256	8.5283	1993167217	847483	0.0034164	0.00042501	0.0032661	0.00039938
53	-0.0084926	2.1652	1.4715	2.1373	2.0942	1.4471	0	0	0	0.39692	0.99154	8.4769	1992215020	952197	0.0038925	0.00047773	0.0037115	0.00044691
54	-0.0096383	2.1628	1.4707	2.1272	2.0794	1.442	0	0	0	0.39665	0.99041	8.3912	1991146850	1068170	0.0044266	0.00053617	0.0042087	0.00049914
55	-0.010917	2.1601	1.4697	2.1181	2.0671	1.4377	0	0	0	0.39636	0.98914	8.3157	1989950555	1196295	0.0050247	0.00060081	0.0047625	0.00055634
56	-0.012341	2.1572	1.4687	2.1051	2.0484	1.4312	0	0	0	0.39603	0.98774	8.2076	1988613101	1337454	0.0056934	0.0006721	0.0053782	0.00061877
57	-0.013923	2.154	1.4676	2.0946	2.028	1.4241	0	0	0	0.39567	0.98617	8.122	1987120596	1492505	0.0064397	0.00075053	0.0060609	0.00068665
58	-0.015677	2.1504	1.4664	2.0816	2.0143	1.4193	0	0	0	0.39528	0.98444	8.0171	1985458349	1662247	0.0072708	0.00083651	0.0068162	0.00076013
59	-0.017618	2.1465	1.4651	2.0683	1.9959	1.4128	0	0	0	0.39484	0.98254	7.9115	1983610958	1847391	0.0081945	0.00093046	0.0076494	0.00083932
60	-0.019762	2.1422	1.4636	2.056	1.9753	1.4054	0	0	0	0.39437	0.98043	7.8144	1981562429	2048529	0.0092188	0.0010327	0.0085661	0.00092428
61	-0.022118	2.1376	1.462	2.0383	1.9555	1.3984	0	0	0	0.39385	0.97812	7.6775	1979296341	2266088	0.010352	0.0011436	0.0095717	0.0010149
62	-0.024705	2.1325	1.4603	2.0229	1.9356	1.3913	0	0	0	0.39328	0.9756	7.56	1976796044	2500297	0.011602	0.0012632	0.010671	0.0011111
63	-0.027536	2.1271	1.4585	2.0065	1.9132	1.3832	0	0	0	0.39267	0.97284	7.437	1974044904	2751140	0.012978	0.0013917	0.01187	0.0012123
64	-0.030625	2.1212	1.4564	1.9898	1.8935	1.376	0	0	0	0.39201	0.96984	7.3141	1971026583	3018321	0.014487	0.001529	0.013171	0.0013182
65	-0.033986	2.1149	1.4543	1.9727	1.8728	1.3685	0	0	0	0.3913	0.96659	7.1902	1967725355	3301228	0.016137	0.0016749	0.014578	0.0014281
66	-0.037627	2.1081	1.4519	1.9534	1.8495	1.36	0	0	0	0.39054	0.96307	7.0527	1964126449	3598906	0.017937	0.001829	0.016094	0.001541
67	-0.041562	2.1009	1.4494	1.935	1.8286	1.3522	0	0	0	0.38972	0.95929	6.9243	1960216406	3910043	0.019892	0.0019907	0.01772	0.001656
68	-0.045794	2.0932	1.4468	1.9139	1.8049	1.3435	0	0	0	0.38885	0.95524	6.7797	1955983437	4232969	0.022008	0.0021594	0.019457	0.0017717
69	-0.050331	2.0852	1.444	1.8931	1.782	1.3349	0	0	0	0.38793	0.95092	6.64	1951417766	4565671	0.024291	0.0023342	0.021302	0.0018866
70	-0.055175	2.0766	1.4411	1.8717	1.7581	1.3259	0	0	0	0.38696	0.94632	6.4991	1946511944	4905822	0.026744	0.002514	0.023253	0.0019991
71	-0.060327	2.0677	1.438	1.8497	1.7356	1.3174	0	0	0	0.38594	0.94146	6.3577	1941261107	5250837	0.029369	0.0026976	0.025304	0.0021074
72	-0.065784	2.0584	1.4347	1.8267	1.7128	1.3087	0	0	0	0.38488	0.93633	6.2135	1935663172	5597935	0.032168	0.0028837	0.027448	0.0022094
73	-0.071543	2.0488	1.4313	1.8039	1.6931	1.3012	0	0	0	0.38376	0.93096	6.0733	1929718955	5944217	0.035141	0.0030709	0.029677	0.0023031
74	-0.077597	2.0387	1.4278	1.7807	1.6701	1.2923	0	0	0	0.3826	0.92534	5.9338	1923432201	6286754	0.038284	0.0032579	0.03198	0.0023867
75	-0.083939	2.0284	1.4242	1.7578	1.6491	1.2842	0	0	0	0.3814	0.91949	5.7998	1916809524	6622677	0.041595	0.0034432	0.034345	0.0024586
76	-0.090558	2.0178	1.4205	1.7351	1.6287	1.2762	0	0	0	0.38016	0.91342	5.6698	1909860262	6949262	0.04507	0.0036254	0.036757	0.0025173
77	-0.097434	2.0069	1.4167	1.7104	1.6076	1.2679	0	0	0	0.37889	0.90716	5.531	1902596251	7264011	0.048702	0.0038034	0.039203	0.0025608
78	-0.10456	1.9958	1.4127	1.6872	1.586	1.2594	0	0	0	0.37759	0.90072	5.4041	1895031538	7564713	0.052484	0.003976	0.041664	0.0025875
79	-0.11191	1.9845	1.4087	1.664	1.5687	1.2525	0	0	0	0.37626	0.89412	5.2804	1887182038	7849500	0.056409	0.0041421	0.044124	0.0025961
80	-0.11948	1.9731	1.4047	1.6394	1.5483	1.2443	0	0	0	0.37491	0.88738	5.1521	1879065167	8116871	0.060467	0.0043011	0.046564	0.0025859
81	-0.12724	1.9616	1.4006	1.6155	1.5295	1.2367	0	0	0	0.37353	0.88052	5.0302	1870699456	8365711	0.06465	0.0044521	0.048966	0.0025563
82	-0.13517	1.95	1.3964	1.5908	1.5103	1.2289	0	0	0	0.37214	0.87357	4.9079	1862104175	8595281	0.068948	0.0045947	0.05131	0.0025064
83	-0.14326	1.9383	1.3922	1.5673	1.4926	1.2217	0	0	0	0.37074	0.86653	4.7938	1853298971	8805204	0.073351	0.0047286	0.053578	0.0024361
84	-0.15149	1.9266	1.388	1.5445	1.4768	1.2152	0	0	0	0.36933	0.85943	4.6857	1844303539	8995432	0.077848	0.0048537	0.055752	0.0023462
85	-0.15984	1.9149	1.3838	1.5202	1.4572	1.2072	0	0	0	0.36792	0.85228	4.5732	1835137332	9166207	0.082431	0.00497	0.057816	0.002238
86	-0.1683	1.9032	1.3796	1.4972	1.4428	1.2012	0	0	0	0.36649	0.8451	4.4693	1825819313	9318019	0.08709	0.0050776	0.059755	0.0021132
87	-0.17684	1.8916	1.3754	1.474	1.4268	1.1945	0	0	0	0.36507	0.83791	4.3667	1816367755	9451558	0.091816	0.0051766	0.061557	0.0019735
88	-0.18547	1.88	1.3711	1.452	1.4101	1.1875	0	0	0	0.36365	0.83072	4.2717	1806800083	9567672	0.0966	0.0052675	0.06321	0.0018208
89	-0.19415	1.8685	1.3669	1.4296	1.3949	1.181	0	0	0	0.36223	0.82353	4.1772	1797132762	9667321	0.10143	0.0053505	0.064708	0.0016576
90	-0.20289	1.8571	1.3628	1.4077	1.3788	1.1742	0	0	0	0.36082	0.81637	4.0864	1787381219	9751543	0.10631	0.0054262	0.066044	0.0014868
91	-0.21167	1.8459	1.3586	1.385	1.365	1.1683	0	0	0	0.35941	0.80923	3.9948	1777559801	9821418	0.11122	0.0054949	0.067216	0.0013121
92	-0.22047	1.8347	1.3545	1.3638	1.3505	1.1621	0	0	0	0.35802	0.80214	3.9112	1767681763	9878038	0.11616	0.0055571	0.068227	0.0011375
93	-0.22929	1.8236	1.3504	1.3422	1.3363	1.156	0	0	0	0.35663	0.7951	3.8276	1757759275	9922488	0.12112	0.0056133	0.069082	0.00096728
94	-0.23812	1.8127	1.3464	1.3204	1.3238	1.1506	0	0	0	0.35525	0.78811	3.745	1747803449	9955826	0.1261	0.0056639	0.06979	0.00080547
95	-0.24695	1.8019	1.3424	1.3001	1.3113	1.1451	0	0	0	0.35389	0.78118	3.6696	1737824383	9979066	0.13109	0.0057095	0.070363	0.00065582
96	-0.25578	1.7913	1.3384	1.2794	1.2996	1.14	0	0	0	0.35253	0.77431	3.5943	1727831209	9993174	0.13608	0.0057504	0.070816	0.00052122
97	-0.2646	1.7808	1.3345	1.2594	1.2863	1.1341	0	0	0	0.35119	0.76751	3.5233	1717832153	9999056	0.14108	0.0057871	0.071165	0.00040417
98	-0.2734	1.7704	1.3306	1.2388	1.2744	1.1289	0	0	0	0.34987	0.76079	3.4513	1707834595	9997558	0.14608	0.0058199	0.071428	0.00030578
99	-0.28218	1.7602	1.3267	1.2186	1.2634	1.124	0	0	0	0.34856	0.75414	3.3825	1697845134	9989461	0.15108	0.0058492	0.071621	0.00022575
100	-0.29093	1.7502	1.323	1.1991	1.2525	1.1191	0	0	0	0.34726	0.74757	3.317	1687869649	9975485	0.15607	0.0058754	0.071759	0.00016284
101	-0.29966	1.7403	1.3192	1.1803	1.2417	1.1143	0	0	0	0.34597	0.74107	3.2552	1677913363	9956286	0.16104	0.0058987	0.071856	0.00011485
102	-0.30836	1.7305	1.3155	1.1611	1.2313	1.1096	0	0	0	0.3447	0.73465	3.1936	1667980899	9932464	0.16601	0.0059195	0.071922	7.9115e-05
103	-0.31703	1.7209	1.3118	1.1428	1.2204	1.1047	0	0	0	0.34345	0.72831	3.1356	1658076340	9904559	0.17096	0.0059381	0.071966	5.3086e-05
104	-0.32566	1.7115	1.3082	1.124	1.2101	1.1	0	0	0	0.3422	0.72205	3.0772	1648203279	9873061	0.1759	0.0059545	0.071995	3.4626e-05
105	-0.33426	1.7022	1.3047	1.1057	1.2002	1.0956	0	0	0	0.34098	0.71587	3.0213	1638364870	9838409	0.18082	0.0059692	0.072013	2.1907e-05
106	-0.34282	1.693	1.3012	1.0879	1.1919	1.0917	0	0	0	0.33977	0.70977	2.9679	1628563871	9800999	0.18572	0.0059822	0.072024	1.34e-05
107	-0.35134	1.684	1.2977	1.0701	1.182	1.0872	0	0	0	0.33857	0.70375	2.9156	1618802688	9761183	0.1906	0.0059937	0.072031	7.8818e-06
108	-0.35981	1.6751	1.2943	1.0519	1.1729	1.083	0	0	0	0.33738	0.69781	2.8631	1609083412	9719276	0.19546	0.006004	0.072034	4.473e-06
109	-0.36825	1.6663	1.2909	1.0351	1.1646	1.0792	0	0	0	0.33621	0.69194	2.8154	1599407852	9675560	0.2003	0.0060131	0.072036	2.4052e-06
110	-0.37664	1.6577	1.2875	1.0175	1.1561	1.0752	0	0	0	0.33506	0.68616	2.7663	1589777568	9630284	0.20511	0.0060212	0.072037	1.2343e-06
