## Supplementary Data: A zip file containing the simulation executable, the source code, R scripts, batch files, and simulation results. for "Age-related late-onset disease heritability patterns and implications for genome-wide association studies": ScatterData.csv

Age	OR	Beta
36	36.936	3.6092
37	78.559	4.3638
38	35.587	3.572
39	4.4822	1.5001
40	51.123	3.9342
41	1.3903	0.3295
42	4.6186	1.5301
43	18.888	2.9385
44	0.78693	-0.23962
44	1.9621	0.67404
45	2.6435	0.97209
45	18.714	2.9293
46	46.555	3.8406
46	2.8674	1.0534
47	27.191	3.3029
47	206.42	5.3299
48	2.9639	1.0865
48	0.90554	-0.099224
48	5.5218	1.7087
49	3.9902	1.3838
49	5.7508	1.7493
49	35.053	3.5569
50	22.988	3.135
50	7.4328	2.0059
50	6.1216	1.8118
51	16.497	2.8032
51	25.514	3.2392
51	2.3212	0.84208
51	3.7374	1.3184
52	112.22	4.7204
52	3.4267	1.2316
52	18.158	2.8991
52	4.8532	1.5796
53	1.3894	0.32888
53	2.2409	0.80687
53	9.703	2.2724
53	4.9189	1.5931
53	22.089	3.0951
54	6.7078	1.9033
54	2.8558	1.0494
54	3.5934	1.2791
54	1.9127	0.64853
54	5.8005	1.7579
55	21.427	3.0646
55	8.4834	2.1381
55	1.8217	0.59975
55	62.782	4.1397
55	2.9709	1.0889
55	32.781	3.4898
56	1.3955	0.33325
56	50.876	3.9294
56	2.1068	0.74518
56	6.6358	1.8925
56	315.9	5.7554
56	4.0833	1.4069
56	94.045	4.5438
57	105.01	4.6541
57	128.6	4.8567
57	4.2839	1.4549
57	3.8544	1.3492
57	32.568	3.4833
57	9.1783	2.2168
57	5.4394	1.6937
58	12.979	2.5634
58	0.51974	-0.65442
58	0.61682	-0.48317
58	11.457	2.4386
58	4.1531	1.4239
58	17.088	2.8384
58	3.3889	1.2205
59	10.657	2.3662
59	4.5752	1.5207
59	0.648	-0.43386
59	2.2017	0.78924
59	1.0956	0.091321
59	4.0947	1.4097
59	15.671	2.7518
59	3.6695	1.3001
60	1.451	0.37223
60	36.717	3.6032
60	27.282	3.3062
60	4.5493	1.515
60	8.9574	2.1925
60	6.2163	1.8272
60	3.3926	1.2216
60	1.0474	0.046335
60	7.4155	2.0036
60	0.43282	-0.83743
61	29.177	3.3734
61	51.07	3.9332
61	1.5834	0.45955
61	14.087	2.6453
61	39.158	3.6676
61	26.244	3.2674
61	53.038	3.971
61	46.566	3.8409
61	1.4089	0.34282
61	23.987	3.1775
61	19.226	2.9563
62	52.112	3.9534
62	3.8664	1.3523
62	10.772	2.3769
62	78.301	4.3606
62	25.6	3.2426
62	3.8639	1.3517
62	20.397	3.0154
62	16.838	2.8237
62	8.1325	2.0959
62	4.8236	1.5735
63	15.376	2.7328
63	0.27298	-1.2984
63	1.5894	0.46337
63	2.1824	0.78041
63	6.8897	1.93
63	22.709	3.1228
63	3.6653	1.2989
63	4.8724	1.5836
63	16.737	2.8176
63	155.69	5.0479
63	14.515	2.6752
63	2.7383	1.0073
64	13.545	2.606
64	8.5935	2.151
64	3.3056	1.1956
64	89.563	4.4949
64	5.6498	1.7316
64	62.123	4.1291
64	0.54335	-0.61
64	4.2879	1.4558
64	28.655	3.3553
64	190.28	5.2485
64	28.585	3.3529
64	35.615	3.5728
65	2.4632	0.90146
65	4.4826	1.5002
65	5.2612	1.6604
65	56.602	4.036
65	3.5275	1.2606
65	14.708	2.6884
65	38.079	3.6397
65	5.2124	1.651
65	38.155	3.6416
65	2.2151	0.79531
65	62.679	4.138
65	11.355	2.4297
65	0.81651	-0.20272
65	1.2645	0.23464
65	1.1613	0.1495
66	1.8117	0.59426
66	7.3807	1.9989
66	3.3891	1.2206
66	6.6511	1.8948
66	34.913	3.5528
66	31.737	3.4575
66	55.318	4.0131
66	2.0804	0.73258
66	7.1861	1.9721
66	8.1075	2.0928
66	13.973	2.6371
66	50.379	3.9196
66	101.87	4.6237
67	24.67	3.2056
67	14.243	2.6563
67	96	4.5644
67	29.258	3.3762
67	0.76215	-0.27161
67	2.5493	0.93581
67	1.3028	0.26455
67	1.0547	0.053274
67	4.4588	1.4949
67	1.5464	0.43592
67	25.342	3.2325
67	8.1315	2.0957
67	11.771	2.4656
67	19.575	2.9742
67	3.6864	1.3047
67	47.501	3.8608
67	11.764	2.4651
67	2.3229	0.84281
67	7.6568	2.0356
68	3.3164	1.1989
68	16.433	2.7993
68	9.9538	2.298
68	37.829	3.6331
68	7.3377	1.993
68	76.402	4.336
68	22.743	3.1243
68	70.857	4.2607
68	10.493	2.3508
68	6.9354	1.9366
68	3.4185	1.2292
68	13.193	2.5797
68	0.23392	-1.4528
68	1.6675	0.51133
68	2.0312	0.70863
68	9.4067	2.2414
68	10.006	2.3032
69	12.176	2.4995
69	8.8303	2.1782
69	17.158	2.8425
69	55.189	4.0108
69	10.176	2.32
69	2.0387	0.71231
69	6.7541	1.9102
69	43.362	3.7696
69	3.0455	1.1137
69	27.02	3.2966
69	1.8692	0.6255
69	0.71489	-0.33563
69	2.5673	0.94284
69	2.1638	0.77188
69	7.586	2.0263
69	5.7397	1.7474
70	12.592	2.5331
70	5.0307	1.6156
70	7.773	2.0507
70	13.879	2.6304
70	0.58477	-0.53654
70	7.5169	2.0172
70	61.555	4.1199
70	68.867	4.2322
70	6.5922	1.8859
70	53.97	3.9884
70	4.1221	1.4164
70	6.096	1.8076
70	1.3543	0.30331
70	47.763	3.8662
70	4.2763	1.4531
70	0.62625	-0.46801
70	1.9465	0.66604
70	1.5635	0.44695
70	2.1878	0.7829
70	29.482	3.3838
70	0.48564	-0.72229
70	16.368	2.7953
70	26.36	3.2719
71	42.515	3.7499
71	1.0217	0.021503
71	42.979	3.7607
71	71.361	4.2678
71	22.633	3.1194
71	11.026	2.4003
71	18.211	2.902
71	2.8691	1.054
71	57.272	4.0478
71	10.578	2.3588
71	5.2055	1.6497
71	23.256	3.1466
71	0.73721	-0.30488
71	14.903	2.7016
71	0.49819	-0.69677
71	0.47471	-0.74506
71	87.395	4.4704
71	4.025	1.3925
71	25.245	3.2286
71	5.2193	1.6524
71	5.1123	1.6317
72	2.6939	0.99097
72	4.333	1.4663
72	5.8293	1.7629
72	67.703	4.2151
72	5.7024	1.7409
72	5.3278	1.6729
72	2.2783	0.82342
72	20.51	3.0209
72	22.47	3.1122
72	12.946	2.5608
72	14.255	2.6571
72	1.6143	0.47888
72	13.268	2.5853
72	56.497	4.0342
72	11.079	2.405
72	5.8341	1.7637
72	29.82	3.3952
72	4.9507	1.5995
72	2.3804	0.86727
72	4.1811	1.4306
72	1.2925	0.2566
73	4.8776	1.5846
73	14.992	2.7075
73	11.648	2.4551
73	54.084	3.9905
73	2.5929	0.95277
73	3.0643	1.1198
73	13.177	2.5785
73	21.802	3.082
73	40.388	3.6985
73	4.1763	1.4294
73	13.366	2.5927
73	1.7281	0.54702
73	4.6343	1.5335
73	17.14	2.8414
73	12.984	2.5637
73	5.7928	1.7566
73	1.5929	0.46554
73	4.3194	1.4631
73	3.4886	1.2495
73	14.429	2.6693
74	100.11	4.6062
74	72.307	4.2809
74	50.145	3.9149
74	9.8212	2.2845
74	3.7406	1.3192
74	5.522	1.7087
74	84.29	4.4343
74	15.373	2.7326
74	26.673	3.2836
74	0.4841	-0.72546
74	6.6263	1.8911
74	10.211	2.3235
74	8.9159	2.1878
74	2.8451	1.0456
74	0.83067	-0.18552
74	3.1942	1.1613
74	2.4766	0.90691
74	35.439	3.5678
74	8.7604	2.1702
74	1.5	0.40544
74	53.946	3.988
75	2.3777	0.86613
75	14.165	2.6508
75	10.404	2.3422
75	16.456	2.8007
75	3.0116	1.1025
75	8.8332	2.1785
75	1.4763	0.38957
75	103.24	4.6371
75	30.738	3.4255
75	10.324	2.3345
75	4.4424	1.4912
75	1.5207	0.41914
75	0.46442	-0.76697
75	1.4201	0.35074
75	5.7475	1.7488
75	12.526	2.5278
75	35.473	3.5688
75	8.9079	2.1869
75	25.204	3.227
76	0.71108	-0.34098
76	5.5773	1.7187
76	4.1952	1.4339
76	33.561	3.5134
76	2.3747	0.86487
76	1.0128	0.012674
76	0.41801	-0.87224
76	25.762	3.2489
76	27.05	3.2977
76	0.25044	-1.3845
76	0.85585	-0.15565
76	0.37831	-0.97205
76	1.2003	0.18259
76	5.2698	1.662
76	35.436	3.5677
76	0.41944	-0.86883
76	1.4552	0.37514
76	10.24	2.3263
76	5.2142	1.6514
76	7.7991	2.054
76	0.27563	-1.2887
76	32.189	3.4716
76	12.675	2.5396
76	14.762	2.6921
76	12.645	2.5373
76	7.5597	2.0228
77	13.806	2.6251
77	56.963	4.0424
77	10.538	2.355
77	7.1536	1.9676
77	17.879	2.8836
77	4.4998	1.504
77	8.795	2.1742
77	1.4197	0.35042
77	2.826	1.0389
77	2.4332	0.88923
77	11.148	2.4112
77	4.8559	1.5802
77	0.49414	-0.70495
77	4.2242	1.4408
77	0.42292	-0.86056
77	2.1756	0.77732
77	6.0358	1.7977
77	6.0503	1.8001
77	4.5777	1.5212
77	3.1763	1.1557
77	1.1521	0.1416
77	22.489	3.113
77	22.349	3.1068
77	5.9582	1.7848
77	4.3847	1.4781
78	7.5615	2.0231
78	11.502	2.4425
78	5.3844	1.6835
78	1.7983	0.58682
78	1.0083	0.0082644
78	18.037	2.8924
78	1.0944	0.090211
78	3.262	1.1823
78	1.818	0.59773
78	17.863	2.8827
78	6.8091	1.9183
78	0.91979	-0.083609
78	16.438	2.7996
78	44.464	3.7947
78	10.547	2.3558
78	2.7423	1.0088
78	43.821	3.7801
78	5.7631	1.7515
78	2.1214	0.75206
78	6.5726	1.8829
78	1.4654	0.38214
78	6.9594	1.9401
78	19.672	2.9792
79	6.172	1.82
79	30.159	3.4065
79	19.295	2.9599
79	2.2178	0.79652
79	8.3038	2.1167
79	46.058	3.8299
79	9.2877	2.2287
79	29.259	3.3762
79	39.367	3.6729
79	20.17	3.0042
79	51.399	3.9396
79	13.478	2.601
79	7.9881	2.078
79	2.1051	0.74438
79	2.9361	1.0771
79	3.4191	1.2294
79	4.3072	1.4603
79	2.0075	0.69688
79	3.609	1.2834
79	18.225	2.9028
79	2.6099	0.9593
79	10.75	2.3749
79	5.2427	1.6568
79	11.746	2.4635
79	2.007	0.69663
80	2.8685	1.0538
80	3.1467	1.1463
80	23.012	3.136
80	1.741	0.55444
80	5.2651	1.6611
80	7.088	1.9584
80	6.0706	1.8035
80	14.67	2.6858
80	6.7675	1.9121
80	3.5485	1.2665
80	6.3199	1.8437
80	0.58632	-0.53389
80	25.429	3.2359
80	36.571	3.5993
80	3.4683	1.2437
80	26.321	3.2704
80	16.435	2.7994
80	3.4605	1.2414
80	8.7676	2.1711
80	0.81433	-0.20539
80	3.1669	1.1528
80	2.5576	0.93906
81	1.4447	0.36788
81	15.066	2.7124
81	2.2459	0.8091
81	7.5061	2.0157
81	2.8945	1.0628
81	1.1827	0.16783
81	2.2311	0.8025
81	4.6814	1.5436
81	0.2808	-1.2701
81	2.6476	0.97366
81	35.476	3.5689
81	1.2467	0.22048
81	20.472	3.019
81	1.6007	0.47045
81	30.773	3.4266
81	2.9591	1.0849
81	3.5147	1.257
81	9.4944	2.2507
81	3.2827	1.1887
81	1.17	0.15696
81	2.051	0.71831
81	5.6464	1.731
81	1.8481	0.61418
81	0.67483	-0.3933
81	1.5359	0.42911
81	87.591	4.4727
81	4.5032	1.5048
82	0.23027	-1.4685
82	26.683	3.284
82	3.4965	1.2518
82	0.17072	-1.7678
82	1.1927	0.17625
82	3.7699	1.3271
82	5.9086	1.7764
82	5.9791	1.7883
82	1.544	0.43436
82	4.5708	1.5197
82	3.7053	1.3098
82	1.9726	0.67933
82	4.2218	1.4403
82	4.8837	1.5859
82	6.3391	1.8467
82	9.3057	2.2306
82	5.1151	1.6322
82	3.6547	1.296
82	12.006	2.4854
82	15.868	2.7643
82	22.353	3.107
82	1.8901	0.63661
83	0.51599	-0.66166
83	7.4852	2.0129
83	2.9593	1.085
83	11.588	2.45
83	10.305	2.3326
83	13.97	2.6369
83	1.3095	0.26963
83	0.36553	-1.0064
83	2.803	1.0307
83	1.1788	0.16451
83	3.4875	1.2492
83	11.075	2.4047
83	11.047	2.4021
83	1.0395	0.038706
83	0.33246	-1.1012
83	10.166	2.319
83	31.458	3.4487
83	8.7251	2.1662
83	5.0208	1.6136
83	13.666	2.6149
83	11.643	2.4547
83	7.1988	1.9739
84	2.0036	0.69496
84	9.9832	2.3009
84	26.052	3.2601
84	1.6414	0.49556
84	5.8001	1.7579
84	1.1948	0.17796
84	0.54136	-0.61366
84	0.86205	-0.14844
84	1.5544	0.44107
84	18.702	2.9287
84	6.4286	1.8608
84	2.2029	0.7898
84	3.5951	1.2796
84	2.8251	1.0386
84	8.2042	2.1046
84	5.7325	1.7462
84	2.5002	0.91639
84	4.8466	1.5783
84	5.9002	1.775
84	4.7706	1.5625
84	0.7612	-0.27286
85	1.8115	0.59416
85	17.919	2.8859
85	1.6924	0.52614
85	0.71638	-0.33355
85	1.3144	0.27339
85	0.71388	-0.33704
85	14.664	2.6854
85	5.0924	1.6277
85	2.0056	0.69596
85	19.85	2.9882
85	8.0317	2.0834
85	6.2693	1.8357
85	0.61672	-0.48334
85	5.5272	1.7097
85	0.44818	-0.80256
85	14.766	2.6923
85	12.282	2.5081
85	7.9494	2.0731
85	2.4808	0.9086
85	1.9179	0.65122
85	15.634	2.7495
85	7.8269	2.0576
85	7.1211	1.9631
85	6.385	1.854
85	4.0742	1.4047
85	8.0779	2.0891
85	16.279	2.7899
85	22.128	3.0968
85	17.321	2.8519
86	4.5314	1.511
86	1.0434	0.042511
86	4.5531	1.5158
86	18.546	2.9202
86	1.3793	0.32154
86	9.4592	2.247
86	2.7988	1.0292
86	6.5755	1.8833
86	6.1491	1.8163
86	7.6151	2.0301
86	1.073	0.070494
86	9.2061	2.2199
86	9.4715	2.2483
86	2.2057	0.79106
86	14.719	2.6891
86	1.0771	0.074316
86	2.0529	0.71925
87	0.59487	-0.51942
87	7.6153	2.0302
87	3.8142	1.3387
87	5.5201	1.7084
87	24.319	3.1912
87	0.74727	-0.29133
87	1.3617	0.30877
87	4.0958	1.41
87	3.8048	1.3363
87	4.8189	1.5725
87	1.8721	0.62705
87	8.4029	2.1286
87	0.4691	-0.75695
88	5.6794	1.7368
88	3.4378	1.2348
88	12.78	2.5479
88	11.32	2.4266
88	0.90266	-0.10241
88	5.1902	1.6468
88	7.4109	2.003
88	3.4612	1.2416
88	16.494	2.803
88	1.64	0.49468
88	1.6352	0.49178
88	1.0481	0.047009
88	1.6207	0.48288
88	3.8435	1.3464
89	19.213	2.9556
89	49.784	3.9077
89	0.51146	-0.67048
89	19.844	2.9879
89	14.475	2.6724
89	8.265	2.112
89	1.4488	0.37071
89	5.2995	1.6676
89	7.1197	1.9629
89	22.05	3.0933
89	1.672	0.51403
89	15.637	2.7497
89	2.1845	0.78138
89	1.6081	0.47508
89	16.964	2.8311
89	1.5827	0.45916
89	17.913	2.8855
90	8.903	2.1864
90	12.328	2.5119
90	18.835	2.9357
90	12.438	2.5208
90	20.201	3.0057
90	5.5993	1.7226
90	0.23632	-1.4425
90	1.3959	0.33352
90	9.3353	2.2338
91	1.4043	0.33956
91	24.505	3.1989
91	0.29415	-1.2237
91	43.935	3.7827
91	1.244	0.21829
91	6.8398	1.9228
91	7.9122	2.0684
91	4.8524	1.5795
91	4.0433	1.3971
92	6.1825	1.8217
92	15.329	2.7298
92	4.2924	1.4569
92	28.958	3.3658
92	0.98897	-0.01109
92	9.1373	2.2124
92	2.5117	0.92096
92	9.6666	2.2687
92	11.377	2.4316
92	1.2143	0.19421
93	1.653	0.50258
93	2.7289	1.0039
93	9.7673	2.279
93	29.025	3.3682
93	5.8713	1.7701
93	1.1364	0.12788
93	0.51525	-0.66311
93	0.81701	-0.20211
94	5.996	1.7911
94	0.22819	-1.4776
94	1.2632	0.23362
94	9.8789	2.2904
94	1.468	0.38392
94	5.9165	1.7778
94	1.908	0.64604
95	16.766	2.8194
95	1.2884	0.25341
95	1.4585	0.3774
95	4.8897	1.5871
95	6.5115	1.8736
95	16.223	2.7864
96	3.1294	1.1408
96	8.2689	2.1125
96	1.3484	0.29893
96	5.302	1.6681
96	1.9531	0.66944
96	0.99657	-0.0034328
96	4.4137	1.4847
96	14.945	2.7044
96	5.4956	1.7039
97	4.6987	1.5473
98	1.4308	0.35824
98	8.1551	2.0986
99	4.0383	1.3958
99	9.8881	2.2913
99	2.6053	0.95756
100	19.86	2.9887
101	6.0591	1.8016
106	15.778	2.7586
109	1.7419	0.555
