## Supplementary Data: A zip file containing the simulation executable, the source code, R scripts, batch files, and simulation results. for "Age-related late-onset disease heritability patterns and implications for genome-wide association studies": StatisticalPower.csv

Age	nCases	p0	c0	d0	s0	sd0	p1	c1	d1	s1	sd1	p2	c2	d2	s2	sd2	p3	c3	d3	s3	sd3	p4	c4	d4	s4	sd4	p5	c5	d5	s5	sd5	p6	c6	d6	s6	sd6	p7	c7	d7	s7	sd7	p8	c8	d8	s8	sd8
24	3479	0.073	0.083166	-0.010165	0.083166	-0.010165	0.073	0.082399	-0.0093996	0.082399	-0.0093996	0.073004	0.077273	-0.0042696	0.077273	-0.0042696	0.286	0.31891	-0.032909	0.31891	-0.032909	0.286	0.30689	-0.020885	0.30689	-0.020885	0.28599	0.29592	-0.009924	0.29592	-0.009924	0.5	0.52774	-0.027742	0.52774	-0.027742	0.49999	0.52496	-0.024966	0.52496	-0.024966	0.5	0.51634	-0.016332	0.51634	-0.016332
25	7412	0.073	0.082479	-0.0094786	0.082698	-0.009698	0.073	0.079038	-0.006039	0.080112	-0.0071125	0.073004	0.077622	-0.0046184	0.07751	-0.004507	0.286	0.31557	-0.029565	0.31664	-0.030634	0.286	0.30736	-0.021358	0.30721	-0.021207	0.28599	0.29083	-0.0048403	0.29246	-0.0064642	0.5	0.53654	-0.036544	0.53373	-0.033732	0.49999	0.52377	-0.023775	0.52415	-0.024155	0.5	0.51127	-0.011262	0.51289	-0.012881
26	11857	0.073	0.083172	-0.010172	0.082945	-0.0099449	0.072999	0.080613	-0.007614	0.080373	-0.0073739	0.073004	0.075637	-0.0026339	0.076534	-0.0035307	0.286	0.31888	-0.03288	0.31781	-0.031804	0.286	0.30552	-0.019512	0.30633	-0.020324	0.28599	0.29726	-0.01127	0.29496	-0.0089694	0.5	0.53369	-0.033697	0.53371	-0.033714	0.49999	0.52249	-0.022497	0.52328	-0.023291	0.5	0.51188	-0.011874	0.51236	-0.012356
27	16880	0.073	0.08284	-0.0098396	0.0829	-0.0099001	0.072999	0.079206	-0.0062067	0.079876	-0.0068768	0.073003	0.075859	-0.0028555	0.076247	-0.0032431	0.286	0.31253	-0.026526	0.31556	-0.029556	0.286	0.30701	-0.021007	0.30662	-0.020615	0.28599	0.29484	-0.0088419	0.29491	-0.0089151	0.5	0.53632	-0.03632	0.53482	-0.034824	0.49999	0.52185	-0.021858	0.52267	-0.022681	0.5	0.51053	-0.010522	0.51158	-0.011575
28	22554	0.073	0.082203	-0.0092027	0.082647	-0.0096472	0.072999	0.079638	-0.0066392	0.07979	-0.0067906	0.073003	0.076779	-0.0037753	0.07644	-0.0034361	0.286	0.31756	-0.031553	0.31628	-0.030281	0.286	0.3051	-0.019102	0.30607	-0.020066	0.28599	0.29498	-0.0089868	0.29494	-0.0089412	0.5	0.53704	-0.037049	0.53563	-0.035632	0.49999	0.52529	-0.025295	0.52362	-0.023629	0.5	0.51168	-0.011672	0.51161	-0.01161
29	28964	0.073	0.083397	-0.010397	0.082885	-0.0098855	0.072999	0.079023	-0.0060241	0.079546	-0.0065471	0.073003	0.076791	-0.0037873	0.076551	-0.0035478	0.286	0.3163	-0.030298	0.31629	-0.030287	0.286	0.30712	-0.02112	0.3064	-0.020401	0.28599	0.29433	-0.0083311	0.29474	-0.0087474	0.49999	0.53649	-0.036493	0.5359	-0.035906	0.49999	0.52178	-0.021788	0.52304	-0.023044	0.5	0.51348	-0.013479	0.51221	-0.012204
30	36204	0.073	0.082924	-0.009924	0.082896	-0.0098966	0.072999	0.079328	-0.0063291	0.079484	-0.0064852	0.073003	0.076014	-0.0030104	0.076398	-0.003395	0.286	0.31454	-0.028539	0.31579	-0.02979	0.286	0.30709	-0.021091	0.3066	-0.020598	0.28599	0.29695	-0.010958	0.29537	-0.0093759	0.49999	0.53474	-0.034744	0.53557	-0.035576	0.49999	0.52273	-0.022741	0.52295	-0.022958	0.5	0.51208	-0.012072	0.51217	-0.012167
31	44380	0.072999	0.083544	-0.010544	0.083064	-0.010064	0.072999	0.079709	-0.0067103	0.079542	-0.0065435	0.073003	0.076453	-0.0034501	0.076413	-0.0034093	0.286	0.31525	-0.029253	0.31565	-0.029652	0.286	0.30629	-0.020285	0.30652	-0.020517	0.28599	0.29763	-0.011641	0.29595	-0.0099613	0.49999	0.53523	-0.035233	0.53548	-0.035488	0.49999	0.52373	-0.023736	0.52315	-0.02316	0.5	0.51181	-0.011804	0.51208	-0.012073
32	53612	0.072999	0.08311	-0.01011	0.083074	-0.010075	0.072999	0.080237	-0.0072382	0.079708	-0.0067089	0.073003	0.076012	-0.003009	0.076317	-0.0033142	0.286	0.3145	-0.028497	0.31538	-0.029378	0.286	0.30596	-0.019956	0.30639	-0.020384	0.28599	0.29458	-0.0085894	0.29563	-0.0096351	0.49999	0.53555	-0.035553	0.5355	-0.035504	0.49999	0.52455	-0.024559	0.52348	-0.023493	0.5	0.51232	-0.012321	0.51213	-0.012132
33	64034	0.072999	0.083208	-0.01021	0.083104	-0.010105	0.072999	0.080689	-0.0076904	0.079925	-0.0069263	0.073003	0.076491	-0.0034876	0.076356	-0.0033526	0.286	0.31534	-0.02934	0.31537	-0.02937	0.286	0.30538	-0.019381	0.30616	-0.020163	0.28599	0.29571	-0.0097145	0.29565	-0.0096529	0.49999	0.5349	-0.034907	0.53536	-0.035373	0.49999	0.52339	-0.023404	0.52346	-0.023474	0.5	0.51225	-0.012252	0.51216	-0.012159
34	75796	0.072998	0.083133	-0.010135	0.08311	-0.010112	0.072998	0.079637	-0.0066387	0.079865	-0.0068668	0.073003	0.076277	-0.0032742	0.076339	-0.0033364	0.286	0.31597	-0.029974	0.3155	-0.029496	0.286	0.30523	-0.019234	0.30597	-0.019971	0.28599	0.29462	-0.0086249	0.29543	-0.0094398	0.49999	0.53483	-0.034845	0.53525	-0.035264	0.49999	0.52371	-0.023717	0.52351	-0.023525	0.5	0.51222	-0.01222	0.51217	-0.012172
35	89069	0.072998	0.083686	-0.010688	0.083223	-0.010225	0.072998	0.079582	-0.0065845	0.07981	-0.0068117	0.073003	0.076128	-0.0031254	0.076298	-0.0032952	0.286	0.31456	-0.028564	0.31531	-0.029315	0.286	0.30555	-0.019549	0.30589	-0.019888	0.28599	0.29613	-0.010138	0.29557	-0.009577	0.49999	0.5356	-0.035614	0.53532	-0.035334	0.49999	0.5238	-0.023816	0.52357	-0.023583	0.5	0.51312	-0.013124	0.51236	-0.012359
36	104041	0.072997	0.083614	-0.010617	0.083296	-0.010299	0.072998	0.079392	-0.0063941	0.079732	-0.0067341	0.073003	0.07647	-0.0034672	0.07633	-0.0033274	0.286	0.31539	-0.029393	0.31533	-0.02933	0.286	0.30542	-0.019418	0.3058	-0.019802	0.28599	0.29591	-0.0099189	0.29563	-0.0096411	0.49999	0.53456	-0.034575	0.53518	-0.035194	0.49999	0.52315	-0.023165	0.52349	-0.023506	0.5	0.51141	-0.011412	0.51218	-0.012183
37	120925	0.072997	0.082809	-0.0098121	0.083209	-0.010212	0.072997	0.079709	-0.0067119	0.079728	-0.0067305	0.073002	0.076357	-0.0033548	0.076335	-0.0033324	0.28599	0.31567	-0.029675	0.31539	-0.029393	0.286	0.30577	-0.019777	0.3058	-0.019798	0.28599	0.29564	-0.0096467	0.29563	-0.0096426	0.49998	0.53396	-0.033978	0.53496	-0.034979	0.49999	0.52353	-0.023545	0.5235	-0.023514	0.5	0.51241	-0.012413	0.51222	-0.012225
38	139957	0.072996	0.082992	-0.009996	0.083172	-0.010176	0.072997	0.079622	-0.0066253	0.07971	-0.0067129	0.073002	0.076309	-0.003307	0.07633	-0.0033283	0.28599	0.31521	-0.029223	0.31536	-0.029366	0.286	0.30544	-0.019444	0.30573	-0.019739	0.28599	0.29671	-0.010715	0.29582	-0.0098264	0.49998	0.53431	-0.03433	0.53485	-0.03487	0.49998	0.52463	-0.024644	0.52369	-0.023709	0.5	0.51143	-0.011428	0.51209	-0.012089
39	161404	0.072995	0.082934	-0.0099384	0.083133	-0.010138	0.072996	0.079866	-0.0068696	0.079735	-0.0067392	0.073002	0.076383	-0.003381	0.076339	-0.0033372	0.28599	0.31538	-0.029389	0.31536	-0.029372	0.28599	0.30548	-0.01949	0.30569	-0.019699	0.28599	0.29574	-0.0097486	0.2958	-0.0098143	0.49998	0.53384	-0.033865	0.53469	-0.034707	0.49998	0.52348	-0.023497	0.52366	-0.023675	0.5	0.51107	-0.011076	0.51192	-0.011923
40	185560	0.072994	0.083333	-0.010339	0.083165	-0.01017	0.072996	0.079397	-0.006401	0.079682	-0.0066859	0.073002	0.076058	-0.0030564	0.076294	-0.0032927	0.28599	0.3156	-0.029616	0.3154	-0.029413	0.28599	0.30624	-0.020251	0.30578	-0.019789	0.28599	0.29579	-0.009806	0.2958	-0.0098137	0.49998	0.53568	-0.035701	0.53484	-0.034868	0.49998	0.52373	-0.023753	0.52367	-0.02369	0.5	0.51177	-0.011773	0.5119	-0.0119
41	212754	0.072993	0.082755	-0.0097619	0.083102	-0.010108	0.072995	0.079755	-0.0067599	0.079693	-0.0066979	0.073001	0.076536	-0.0035347	0.076332	-0.0033304	0.28598	0.31477	-0.028788	0.3153	-0.029319	0.28599	0.30568	-0.019687	0.30576	-0.019775	0.28599	0.29601	-0.010019	0.29583	-0.0098464	0.49997	0.53523	-0.035261	0.5349	-0.034932	0.49998	0.52316	-0.023183	0.52359	-0.023613	0.5	0.51224	-0.012249	0.51195	-0.011955
42	243349	0.072992	0.082891	-0.0098991	0.08307	-0.010078	0.072994	0.079754	-0.0067597	0.079702	-0.0067079	0.073001	0.076138	-0.0031374	0.076303	-0.0033018	0.28598	0.3156	-0.029621	0.31535	-0.029367	0.28599	0.30554	-0.019554	0.30573	-0.019744	0.28599	0.2949	-0.0089157	0.29569	-0.0097077	0.49997	0.53381	-0.033844	0.53474	-0.034772	0.49997	0.52363	-0.02366	0.5236	-0.023623	0.49999	0.51174	-0.011745	0.51192	-0.011925
43	277750	0.072991	0.083245	-0.010254	0.083096	-0.010105	0.072993	0.079722	-0.0067284	0.079705	-0.0067117	0.073	0.076034	-0.0030338	0.076263	-0.0032629	0.28598	0.31528	-0.029303	0.31534	-0.029361	0.28598	0.3054	-0.019419	0.30568	-0.019698	0.28599	0.29578	-0.0097976	0.29571	-0.009722	0.49996	0.53483	-0.034869	0.53475	-0.03479	0.49997	0.5233	-0.023333	0.52355	-0.023583	0.49999	0.51167	-0.011674	0.51188	-0.011889
44	316400	0.072989	0.08269	-0.0097005	0.083038	-0.010049	0.072992	0.079459	-0.0064669	0.07967	-0.0066776	0.073	0.076405	-0.003405	0.076284	-0.0032837	0.28597	0.31468	-0.028712	0.31524	-0.029273	0.28598	0.30535	-0.019367	0.30564	-0.019654	0.28598	0.29598	-0.0099967	0.29575	-0.0097626	0.49996	0.5342	-0.034241	0.53467	-0.034717	0.49997	0.52378	-0.02381	0.52359	-0.023619	0.49999	0.51195	-0.011964	0.51189	-0.011902
45	359790	0.072987	0.082587	-0.0095992	0.082975	-0.0099873	0.072991	0.079672	-0.006681	0.07967	-0.0066791	0.072999	0.076487	-0.0034875	0.076312	-0.0033127	0.28597	0.31488	-0.02891	0.31519	-0.029226	0.28598	0.30544	-0.019461	0.30561	-0.01963	0.28598	0.29621	-0.010229	0.29581	-0.0098292	0.49995	0.5347	-0.034746	0.53468	-0.034726	0.49996	0.52373	-0.023767	0.52361	-0.023643	0.49999	0.512	-0.012015	0.51191	-0.011919
46	408456	0.072985	0.082998	-0.010013	0.082978	-0.0099926	0.07299	0.079229	-0.0062392	0.07961	-0.00662	0.072999	0.076503	-0.0035042	0.076338	-0.0033395	0.28596	0.31496	-0.029002	0.31516	-0.029201	0.28597	0.30616	-0.020187	0.30568	-0.01971	0.28598	0.29611	-0.010134	0.29585	-0.0098728	0.49994	0.53452	-0.034573	0.53466	-0.034711	0.49996	0.52411	-0.024149	0.52367	-0.023717	0.49999	0.51183	-0.011843	0.5119	-0.011911
47	462983	0.072983	0.082779	-0.0097957	0.082951	-0.0099681	0.072988	0.079484	-0.0064957	0.079593	-0.0066046	0.072998	0.076396	-0.0033985	0.076346	-0.0033481	0.28595	0.31473	-0.028777	0.3151	-0.02915	0.28597	0.30554	-0.019573	0.30566	-0.019695	0.28598	0.29562	-0.0096418	0.29582	-0.0098437	0.49994	0.53463	-0.034692	0.53465	-0.034716	0.49995	0.52353	-0.023574	0.52365	-0.023702	0.49998	0.51176	-0.011777	0.51188	-0.011895
48	524005	0.072981	0.082526	-0.0095457	0.082895	-0.0099145	0.072986	0.079704	-0.0067174	0.079607	-0.006621	0.072997	0.076294	-0.0032972	0.076339	-0.0033421	0.28595	0.31433	-0.028388	0.315	-0.029056	0.28596	0.30455	-0.018585	0.30552	-0.019553	0.28597	0.29579	-0.0098188	0.29582	-0.0098426	0.49993	0.53401	-0.034079	0.53457	-0.034639	0.49995	0.52366	-0.023714	0.52366	-0.023709	0.49998	0.5118	-0.011824	0.51187	-0.011889
49	592210	0.072978	0.082809	-0.0098314	0.082884	-0.0099063	0.072984	0.079664	-0.0066796	0.079615	-0.0066303	0.072996	0.076328	-0.003332	0.076338	-0.0033417	0.28594	0.31474	-0.028804	0.31497	-0.02903	0.28596	0.30522	-0.019262	0.30548	-0.01952	0.28597	0.29582	-0.0098432	0.29582	-0.0098452	0.49992	0.53406	-0.034146	0.5345	-0.034584	0.49994	0.52318	-0.023243	0.52359	-0.023655	0.49998	0.51173	-0.01175	0.51185	-0.011874
50	668329	0.072974	0.082806	-0.0098316	0.082874	-0.0098996	0.072982	0.079614	-0.006632	0.079615	-0.0066325	0.072995	0.076096	-0.0031014	0.076307	-0.0033119	0.28593	0.31449	-0.028561	0.31491	-0.028979	0.28595	0.3054	-0.019445	0.30547	-0.019516	0.28597	0.29541	-0.0094459	0.29577	-0.009797	0.49991	0.53417	-0.034268	0.53446	-0.034554	0.49993	0.52321	-0.023275	0.52354	-0.023613	0.49997	0.51161	-0.01164	0.51182	-0.011847
51	753146	0.072971	0.082821	-0.0098499	0.082867	-0.0098966	0.07298	0.079339	-0.006359	0.07958	-0.0066002	0.072994	0.076097	-0.0031029	0.07628	-0.0032866	0.28592	0.31448	-0.028562	0.31485	-0.028936	0.28595	0.30483	-0.018884	0.30539	-0.019443	0.28597	0.29535	-0.0093854	0.29571	-0.0097483	0.49989	0.53422	-0.034329	0.53443	-0.034537	0.49992	0.52284	-0.02292	0.52346	-0.023533	0.49997	0.51188	-0.011912	0.51183	-0.011859
52	847483	0.072967	0.0827	-0.0097337	0.082847	-0.00988	0.072977	0.079425	-0.0064475	0.079561	-0.0065836	0.072992	0.076312	-0.0033194	0.076284	-0.0032919	0.28591	0.31417	-0.028263	0.31477	-0.028863	0.28594	0.30539	-0.019457	0.30539	-0.019452	0.28596	0.29556	-0.0096019	0.29569	-0.0097337	0.49988	0.53407	-0.034192	0.53438	-0.034507	0.49991	0.52307	-0.023159	0.52341	-0.023496	0.49996	0.51169	-0.011724	0.51181	-0.011847
53	952197	0.072962	0.082499	-0.0095372	0.082804	-0.0098421	0.072974	0.079493	-0.0065194	0.079552	-0.0065785	0.072991	0.075939	-0.0029479	0.076242	-0.0032511	0.28589	0.31443	-0.028534	0.31473	-0.028835	0.28593	0.30516	-0.019237	0.30536	-0.019434	0.28596	0.29532	-0.0093653	0.29565	-0.0096926	0.49986	0.5335	-0.033641	0.53428	-0.034415	0.4999	0.52273	-0.022826	0.52333	-0.023423	0.49996	0.51205	-0.012094	0.51184	-0.011882
54	1068170	0.072957	0.082548	-0.0095911	0.082773	-0.0098163	0.07297	0.07945	-0.0064796	0.07954	-0.0065696	0.072989	0.076178	-0.0031886	0.076234	-0.003245	0.28588	0.31419	-0.028318	0.31466	-0.028786	0.28592	0.30484	-0.018925	0.3053	-0.019381	0.28595	0.29569	-0.0097365	0.29565	-0.0097025	0.49984	0.5336	-0.03376	0.5342	-0.034352	0.49989	0.52294	-0.023048	0.52328	-0.023389	0.49995	0.51167	-0.011719	0.51182	-0.011868
55	1196295	0.072951	0.082558	-0.009607	0.082748	-0.0097965	0.072967	0.079425	-0.0064584	0.079526	-0.0065598	0.072987	0.07609	-0.0031025	0.076217	-0.0032297	0.28586	0.31378	-0.027921	0.31456	-0.028697	0.28591	0.30481	-0.018899	0.30524	-0.019334	0.28595	0.29559	-0.009646	0.29565	-0.0097008	0.49982	0.5333	-0.033475	0.53409	-0.034265	0.49988	0.52264	-0.022765	0.5232	-0.023327	0.49994	0.51177	-0.01183	0.51181	-0.01187
56	1337454	0.072945	0.08236	-0.0094149	0.082702	-0.0097573	0.072962	0.079522	-0.0065599	0.079526	-0.0065637	0.072985	0.076314	-0.0033289	0.076228	-0.0032433	0.28584	0.31376	-0.02792	0.31446	-0.028623	0.28589	0.30486	-0.018964	0.3052	-0.019302	0.28594	0.2956	-0.0096582	0.29564	-0.0097016	0.4998	0.53311	-0.033311	0.53397	-0.034173	0.49986	0.52289	-0.023034	0.52317	-0.023306	0.49994	0.51176	-0.011819	0.51181	-0.011871
57	1492505	0.072938	0.082489	-0.0095509	0.082677	-0.0097397	0.072957	0.079362	-0.0064048	0.079507	-0.0065496	0.072983	0.076153	-0.0031704	0.07622	-0.003237	0.28582	0.31373	-0.027911	0.31438	-0.028559	0.28588	0.30473	-0.018849	0.30514	-0.019262	0.28593	0.2953	-0.0093717	0.2956	-0.0096696	0.49978	0.53329	-0.03351	0.53389	-0.034118	0.49984	0.52247	-0.022628	0.52309	-0.023242	0.49993	0.51137	-0.011444	0.51176	-0.011829
58	1662247	0.07293	0.082381	-0.0094517	0.082643	-0.0097138	0.072952	0.079351	-0.0063991	0.079489	-0.0065371	0.07298	0.076033	-0.0030525	0.076198	-0.0032182	0.2858	0.31365	-0.027851	0.3143	-0.028498	0.28586	0.3046	-0.018738	0.30508	-0.019216	0.28592	0.29522	-0.0092993	0.29556	-0.0096341	0.49975	0.53274	-0.032991	0.53376	-0.034014	0.49982	0.52247	-0.022648	0.52302	-0.023191	0.49992	0.5114	-0.011477	0.51172	-0.011797
59	1847391	0.072921	0.082277	-0.009356	0.082602	-0.0096812	0.072946	0.079233	-0.006287	0.07946	-0.0065141	0.072977	0.076168	-0.0031913	0.076195	-0.0032178	0.28577	0.31308	-0.027308	0.31416	-0.028387	0.28585	0.30462	-0.018776	0.30503	-0.019182	0.28592	0.2954	-0.0094871	0.29554	-0.0096254	0.49972	0.53234	-0.032622	0.5336	-0.033884	0.4998	0.52189	-0.022088	0.52289	-0.023085	0.49991	0.51155	-0.011643	0.5117	-0.011789
60	2048529	0.072911	0.082243	-0.009332	0.082562	-0.0096509	0.07294	0.079314	-0.0063747	0.079444	-0.0065045	0.072974	0.076225	-0.0032516	0.076198	-0.0032245	0.28574	0.31302	-0.02728	0.31403	-0.028289	0.28583	0.30465	-0.018819	0.30499	-0.019159	0.28591	0.29526	-0.0093555	0.29551	-0.009604	0.49968	0.5323	-0.03262	0.53346	-0.033773	0.49978	0.52194	-0.022156	0.52278	-0.023002	0.4999	0.5112	-0.011307	0.51164	-0.011746
61	2266088	0.072901	0.082211	-0.0093104	0.082524	-0.0096231	0.072932	0.079232	-0.0062995	0.079421	-0.0064885	0.07297	0.07605	-0.0030796	0.076182	-0.0032118	0.28571	0.31301	-0.027297	0.31392	-0.028208	0.28581	0.30418	-0.018372	0.3049	-0.019091	0.2859	0.29517	-0.0092793	0.29547	-0.0095779	0.49965	0.53224	-0.032595	0.53333	-0.033678	0.49976	0.52176	-0.022001	0.52267	-0.022915	0.49988	0.51125	-0.011368	0.5116	-0.011716
62	2500297	0.072889	0.081998	-0.0091089	0.082467	-0.009578	0.072925	0.079072	-0.0061479	0.079383	-0.0064587	0.072966	0.075994	-0.003027	0.076162	-0.0031953	0.28568	0.31271	-0.027027	0.31379	-0.028111	0.28578	0.30426	-0.018476	0.30483	-0.019046	0.28588	0.29495	-0.009065	0.29542	-0.0095328	0.49961	0.53179	-0.032183	0.53316	-0.033553	0.49973	0.52175	-0.022023	0.52257	-0.022844	0.49987	0.51082	-0.010948	0.51151	-0.011646
63	2751140	0.072876	0.08212	-0.009244	0.08243	-0.0095541	0.072916	0.079004	-0.0060881	0.079343	-0.006427	0.072962	0.075968	-0.0030052	0.076141	-0.0031789	0.28564	0.31233	-0.026692	0.31363	-0.027994	0.28576	0.30384	-0.018087	0.30472	-0.018967	0.28587	0.29507	-0.009199	0.29538	-0.0095089	0.49956	0.53153	-0.031971	0.53299	-0.033425	0.4997	0.52156	-0.021859	0.52246	-0.022767	0.49985	0.51119	-0.011338	0.51148	-0.011627
64	3018321	0.072863	0.081842	-0.0089795	0.082369	-0.0095065	0.072907	0.078992	-0.0060849	0.079307	-0.0063997	0.072958	0.075962	-0.0030047	0.076123	-0.0031648	0.2856	0.31239	-0.026792	0.31351	-0.027906	0.28573	0.30383	-0.018101	0.30463	-0.018901	0.28586	0.29516	-0.0093027	0.29536	-0.0095002	0.49951	0.53106	-0.031544	0.53279	-0.033272	0.49966	0.52132	-0.02166	0.52235	-0.022681	0.49984	0.51108	-0.011239	0.51144	-0.011602
65	3301228	0.072847	0.081896	-0.0090487	0.082321	-0.0094733	0.072897	0.078951	-0.0060545	0.07927	-0.0063735	0.072953	0.075947	-0.0029943	0.076105	-0.0031519	0.28556	0.31199	-0.026432	0.31335	-0.027795	0.2857	0.30369	-0.017987	0.30453	-0.018835	0.28584	0.29477	-0.0089321	0.2953	-0.0094555	0.49946	0.53111	-0.031644	0.53261	-0.033153	0.49963	0.52127	-0.021644	0.52224	-0.022607	0.49982	0.51097	-0.011148	0.51139	-0.011573
66	3598906	0.072831	0.081714	-0.0088829	0.08226	-0.0094287	0.072886	0.078945	-0.0060593	0.079238	-0.0063519	0.072947	0.075947	-0.0029994	0.076089	-0.0031415	0.28551	0.31184	-0.026329	0.3132	-0.027691	0.28567	0.30355	-0.017883	0.30444	-0.018769	0.28583	0.2948	-0.0089745	0.29525	-0.009422	0.4994	0.53095	-0.031543	0.53245	-0.033044	0.49959	0.52102	-0.021429	0.52211	-0.022525	0.4998	0.51081	-0.011013	0.51133	-0.011535
67	3910043	0.072814	0.08163	-0.0088164	0.082198	-0.0093843	0.072874	0.078955	-0.0060813	0.07921	-0.0063362	0.072941	0.075953	-0.0030113	0.076075	-0.0031342	0.28546	0.31144	-0.025989	0.31303	-0.02757	0.28563	0.30334	-0.017703	0.30433	-0.018696	0.28581	0.29464	-0.0088293	0.29519	-0.0093796	0.49934	0.5304	-0.031058	0.53225	-0.032904	0.49955	0.52083	-0.021288	0.52199	-0.022441	0.49978	0.51069	-0.010914	0.51127	-0.011493
68	4232969	0.072795	0.081514	-0.0087192	0.082132	-0.0093374	0.072861	0.07872	-0.0058589	0.079163	-0.0063018	0.072935	0.075933	-0.0029985	0.076062	-0.003127	0.2854	0.3112	-0.025797	0.31285	-0.02745	0.28559	0.30303	-0.017431	0.3042	-0.018608	0.28579	0.2948	-0.0090071	0.29515	-0.0093614	0.49927	0.53029	-0.031014	0.53206	-0.032783	0.4995	0.52059	-0.021085	0.52185	-0.022352	0.49975	0.51068	-0.010928	0.51121	-0.01146
69	4565671	0.072774	0.081463	-0.008689	0.082069	-0.0092948	0.072847	0.078735	-0.0058881	0.079122	-0.0062754	0.072928	0.075849	-0.0029211	0.076042	-0.0031138	0.28534	0.31099	-0.025652	0.31268	-0.027335	0.28555	0.30292	-0.01737	0.30408	-0.018529	0.28577	0.29458	-0.0088091	0.2951	-0.0093281	0.4992	0.52981	-0.030607	0.53185	-0.032643	0.49945	0.52031	-0.020855	0.52171	-0.022255	0.49973	0.51029	-0.010563	0.51113	-0.011398
70	4905822	0.072753	0.081364	-0.0086115	0.082005	-0.0092518	0.072833	0.07857	-0.0057377	0.079072	-0.0062391	0.07292	0.075887	-0.0029663	0.076027	-0.003107	0.28528	0.31053	-0.025251	0.31248	-0.027202	0.28551	0.30288	-0.017371	0.30397	-0.018462	0.28575	0.29456	-0.0088166	0.29505	-0.0093013	0.49913	0.52953	-0.030404	0.53163	-0.032507	0.4994	0.52021	-0.02081	0.52157	-0.02217	0.4997	0.51049	-0.010791	0.51107	-0.011367
71	5250837	0.07273	0.081214	-0.008484	0.081934	-0.009204	0.072817	0.078621	-0.0058043	0.079032	-0.0062145	0.072913	0.075811	-0.0028981	0.076008	-0.0030955	0.28521	0.31041	-0.025205	0.31229	-0.027085	0.28546	0.30249	-0.017021	0.30384	-0.018375	0.28572	0.2944	-0.0086805	0.29499	-0.0092671	0.49905	0.52911	-0.030061	0.53141	-0.032362	0.49934	0.51982	-0.020471	0.52141	-0.022069	0.49967	0.51009	-0.010421	0.51098	-0.011308
72	5597935	0.072706	0.081182	-0.0084767	0.081869	-0.0091631	0.072801	0.078473	-0.0056721	0.078983	-0.0061823	0.072904	0.075746	-0.0028413	0.075985	-0.0030808	0.28514	0.31002	-0.024885	0.3121	-0.026959	0.28542	0.30235	-0.016934	0.30371	-0.018294	0.2857	0.29437	-0.0086679	0.29494	-0.0092378	0.49896	0.5289	-0.029941	0.53119	-0.032231	0.49929	0.51963	-0.020344	0.52126	-0.021972	0.49964	0.51002	-0.010382	0.5109	-0.011255
73	5944217	0.07268	0.081009	-0.0083293	0.081796	-0.009116	0.072783	0.078436	-0.0056527	0.078937	-0.0061534	0.072895	0.075835	-0.0029396	0.075973	-0.0030772	0.28506	0.30982	-0.024761	0.3119	-0.026843	0.28536	0.30216	-0.016801	0.30358	-0.018215	0.28567	0.29416	-0.0084907	0.29487	-0.0091985	0.49887	0.52843	-0.029561	0.53096	-0.032088	0.49922	0.51953	-0.020303	0.52111	-0.021888	0.49961	0.50993	-0.010322	0.51081	-0.011205
74	6286754	0.072653	0.080872	-0.0082188	0.08172	-0.0090669	0.072765	0.078343	-0.0055783	0.078888	-0.0061228	0.072887	0.075615	-0.0027285	0.075943	-0.0030567	0.28498	0.30951	-0.024533	0.31171	-0.026727	0.28531	0.30178	-0.016468	0.30343	-0.018121	0.28564	0.29398	-0.0083397	0.2948	-0.0091529	0.49877	0.52812	-0.029347	0.53072	-0.031951	0.49916	0.51921	-0.020048	0.52096	-0.021797	0.49958	0.50974	-0.01016	0.51073	-0.011149
75	6622677	0.072625	0.080779	-0.0081539	0.081645	-0.00902	0.072746	0.078278	-0.0055316	0.078839	-0.0060933	0.072877	0.075608	-0.0027311	0.075917	-0.0030394	0.2849	0.30907	-0.024174	0.3115	-0.0266	0.28525	0.30167	-0.016421	0.30329	-0.018038	0.28562	0.29382	-0.0082008	0.29472	-0.0091031	0.49867	0.52779	-0.029121	0.53049	-0.031818	0.49909	0.51908	-0.019992	0.52081	-0.021717	0.49954	0.50969	-0.010143	0.51064	-0.011102
76	6949262	0.072596	0.080704	-0.008108	0.081573	-0.0089768	0.072726	0.07818	-0.0054542	0.078789	-0.0060623	0.072867	0.075709	-0.0028419	0.075901	-0.0030337	0.28481	0.30885	-0.024041	0.31129	-0.026483	0.28519	0.30152	-0.016323	0.30315	-0.01796	0.28559	0.29393	-0.0083446	0.29466	-0.0090726	0.49857	0.52747	-0.028904	0.53026	-0.03169	0.49902	0.51871	-0.01969	0.52064	-0.021626	0.49951	0.50956	-0.010051	0.51056	-0.011054
77	7264011	0.072565	0.080553	-0.007988	0.081497	-0.0089312	0.072706	0.078095	-0.0053889	0.078737	-0.006031	0.072856	0.075607	-0.0027507	0.075879	-0.0030223	0.28472	0.3085	-0.023778	0.31109	-0.026365	0.28513	0.30121	-0.016081	0.30301	-0.017877	0.28555	0.29378	-0.0082291	0.29459	-0.0090386	0.49846	0.52705	-0.028592	0.53002	-0.031559	0.49894	0.51847	-0.019522	0.52048	-0.021538	0.49947	0.50956	-0.010092	0.51049	-0.011018
78	7564713	0.072534	0.080512	-0.0079787	0.081426	-0.008892	0.072684	0.078068	-0.0053834	0.078689	-0.0060042	0.072846	0.075556	-0.0027103	0.075855	-0.0030098	0.28463	0.30812	-0.023494	0.31087	-0.026245	0.28507	0.30094	-0.015874	0.30286	-0.017791	0.28552	0.29366	-0.0081338	0.29453	-0.0090034	0.49835	0.52678	-0.02843	0.52978	-0.031439	0.49887	0.51819	-0.019325	0.52032	-0.02145	0.49943	0.50943	-0.010003	0.51041	-0.010982
79	7849500	0.072501	0.08033	-0.0078291	0.081349	-0.0088482	0.072662	0.078048	-0.0053863	0.078644	-0.005982	0.072834	0.075534	-0.0026999	0.075833	-0.0029987	0.28453	0.3079	-0.023372	0.31066	-0.026135	0.285	0.30081	-0.015809	0.30272	-0.017714	0.28549	0.29355	-0.0080608	0.29446	-0.0089689	0.49823	0.52646	-0.028233	0.52955	-0.031324	0.49879	0.518	-0.019214	0.52016	-0.021368	0.49939	0.50913	-0.0097383	0.51032	-0.010933
80	8116871	0.072467	0.08032	-0.007853	0.08128	-0.0088129	0.072639	0.077925	-0.005286	0.078596	-0.0059565	0.072823	0.075468	-0.0026445	0.075809	-0.0029855	0.28443	0.30769	-0.023258	0.31047	-0.026035	0.28494	0.30061	-0.015675	0.30258	-0.01764	0.28545	0.29344	-0.0079894	0.29439	-0.0089352	0.49811	0.5261	-0.027991	0.52932	-0.031213	0.49871	0.51766	-0.018951	0.51999	-0.021282	0.49934	0.50915	-0.0098013	0.51024	-0.010896
81	8365711	0.072433	0.080141	-0.007708	0.081207	-0.0087735	0.072616	0.077823	-0.0052069	0.078546	-0.0059297	0.072811	0.075445	-0.0026335	0.075785	-0.0029737	0.28433	0.30714	-0.022814	0.31025	-0.025922	0.28487	0.30035	-0.015484	0.30243	-0.017565	0.28542	0.29331	-0.0078903	0.29432	-0.0089005	0.49799	0.52557	-0.027587	0.52908	-0.031093	0.49862	0.5175	-0.01888	0.51983	-0.021205	0.4993	0.50894	-0.0096355	0.51016	-0.010855
82	8595281	0.072398	0.080064	-0.0076666	0.081135	-0.0087376	0.072593	0.077716	-0.0051233	0.078494	-0.0059015	0.072799	0.075416	-0.0026166	0.075762	-0.0029627	0.28422	0.30697	-0.022743	0.31005	-0.025822	0.2848	0.30017	-0.015369	0.30229	-0.017494	0.28538	0.29319	-0.007806	0.29425	-0.0088659	0.49786	0.52514	-0.02728	0.52883	-0.030973	0.49854	0.51719	-0.018652	0.51966	-0.021127	0.49926	0.50883	-0.0095769	0.51007	-0.010816
83	8805204	0.072362	0.079913	-0.0075507	0.081062	-0.0086999	0.072568	0.077721	-0.0051526	0.078448	-0.0058794	0.072787	0.075382	-0.0025955	0.075739	-0.0029522	0.28412	0.30671	-0.022589	0.30985	-0.025728	0.28473	0.29994	-0.015214	0.30215	-0.017425	0.28535	0.29299	-0.0076402	0.29417	-0.0088263	0.49773	0.52482	-0.027086	0.52859	-0.03086	0.49845	0.51694	-0.018493	0.5195	-0.021051	0.49921	0.50868	-0.0094685	0.50999	-0.010778
84	8995432	0.072326	0.079796	-0.0074699	0.080989	-0.008663	0.072544	0.077564	-0.0050196	0.078397	-0.0058527	0.072774	0.075351	-0.002577	0.075717	-0.0029423	0.28401	0.30626	-0.02225	0.30964	-0.025629	0.28465	0.29973	-0.015078	0.30201	-0.017358	0.28531	0.29303	-0.007721	0.29411	-0.0087977	0.4976	0.52455	-0.026951	0.52836	-0.030758	0.49836	0.51676	-0.018397	0.51934	-0.020981	0.49917	0.50867	-0.0095057	0.50991	-0.010748
85	9166207	0.072289	0.079755	-0.0074665	0.08092	-0.0086315	0.072519	0.077565	-0.0050458	0.07835	-0.0058315	0.072762	0.07534	-0.002578	0.075696	-0.0029342	0.2839	0.30601	-0.022106	0.30944	-0.025537	0.28458	0.29965	-0.015072	0.30188	-0.017302	0.28527	0.29291	-0.007634	0.29404	-0.0087689	0.49747	0.52407	-0.026597	0.52812	-0.030651	0.49827	0.51634	-0.018073	0.51917	-0.020905	0.49912	0.50849	-0.009371	0.50984	-0.010715
86	9318019	0.072251	0.079594	-0.007343	0.080849	-0.0085979	0.072493	0.077488	-0.0049942	0.078304	-0.0058107	0.072749	0.075286	-0.0025373	0.075674	-0.0029251	0.28379	0.3057	-0.021909	0.30924	-0.025448	0.2845	0.29939	-0.014891	0.30175	-0.017245	0.28523	0.29287	-0.0076381	0.29398	-0.0087451	0.49733	0.52384	-0.026505	0.52789	-0.030557	0.49818	0.51625	-0.018069	0.51902	-0.02084	0.49907	0.50825	-0.0091801	0.50975	-0.010677
87	9451558	0.072213	0.079553	-0.0073397	0.080783	-0.0085692	0.072468	0.077397	-0.0049292	0.078258	-0.0057896	0.072736	0.075194	-0.0024576	0.075649	-0.0029131	0.28368	0.3054	-0.021725	0.30904	-0.025363	0.28443	0.29915	-0.014721	0.30161	-0.017187	0.28519	0.29281	-0.0076135	0.29392	-0.0087242	0.4972	0.52346	-0.026262	0.52766	-0.030465	0.49809	0.51588	-0.017797	0.51886	-0.02077	0.49903	0.50821	-0.0091849	0.50967	-0.010645
88	9567672	0.072176	0.079348	-0.0071723	0.080712	-0.0085359	0.072442	0.077367	-0.0049251	0.078213	-0.0057714	0.072723	0.075244	-0.0025217	0.075629	-0.0029064	0.28356	0.30517	-0.021611	0.30885	-0.025286	0.28435	0.29896	-0.014609	0.30148	-0.017133	0.28515	0.29276	-0.0076059	0.29386	-0.0087069	0.49706	0.52316	-0.026102	0.52744	-0.030379	0.49799	0.51577	-0.017779	0.5187	-0.020711	0.49898	0.50805	-0.0090738	0.50959	-0.010613
89	9667321	0.072138	0.079223	-0.0070855	0.080641	-0.0085029	0.072416	0.077242	-0.0048259	0.078167	-0.005751	0.07271	0.075192	-0.0024822	0.075608	-0.0028988	0.28345	0.30485	-0.021402	0.30866	-0.025209	0.28427	0.29886	-0.014591	0.30136	-0.017086	0.28511	0.29251	-0.0074006	0.2938	-0.0086824	0.49692	0.52268	-0.025759	0.52721	-0.03029	0.4979	0.51554	-0.017647	0.51855	-0.020655	0.49893	0.50787	-0.0089406	0.50951	-0.010579
90	9751543	0.072099	0.079184	-0.0070848	0.080574	-0.0084745	0.07239	0.077161	-0.0047707	0.078121	-0.0057307	0.072697	0.075069	-0.0023723	0.075584	-0.0028869	0.28333	0.30453	-0.021195	0.30847	-0.025135	0.28419	0.29863	-0.014437	0.30123	-0.017039	0.28507	0.29243	-0.0073553	0.29373	-0.0086596	0.49679	0.52229	-0.025509	0.52699	-0.030203	0.4978	0.51522	-0.017415	0.5184	-0.020597	0.49888	0.50784	-0.0089554	0.50943	-0.010551
91	9821418	0.072061	0.079087	-0.0070266	0.080508	-0.0084475	0.072364	0.077133	-0.0047691	0.078077	-0.0057133	0.072683	0.075153	-0.0024698	0.075565	-0.0028815	0.28322	0.30419	-0.020978	0.30828	-0.025062	0.28411	0.29833	-0.014213	0.3011	-0.016989	0.28503	0.29221	-0.0071708	0.29367	-0.0086315	0.49665	0.52201	-0.025368	0.52677	-0.030123	0.49771	0.51502	-0.017315	0.51825	-0.020543	0.49883	0.50759	-0.0087591	0.50935	-0.010518
92	9878038	0.072022	0.079007	-0.0069847	0.080444	-0.0084225	0.072338	0.077044	-0.0047061	0.078033	-0.0056955	0.07267	0.075075	-0.0024054	0.075544	-0.002874	0.2831	0.30399	-0.020887	0.3081	-0.024995	0.28404	0.29805	-0.014013	0.30097	-0.016937	0.28499	0.29219	-0.0071928	0.2936	-0.0086086	0.49651	0.52167	-0.025165	0.52655	-0.030046	0.49761	0.51472	-0.017104	0.5181	-0.020488	0.49879	0.50756	-0.0087751	0.50928	-0.01049
93	9922488	0.071983	0.078882	-0.0068988	0.08038	-0.0083972	0.072312	0.076957	-0.0046447	0.077989	-0.0056775	0.072656	0.07504	-0.0023839	0.075523	-0.0028668	0.28298	0.30362	-0.020634	0.30791	-0.024928	0.28396	0.29801	-0.014057	0.30085	-0.016895	0.28495	0.29219	-0.0072353	0.29355	-0.0085913	0.49637	0.52138	-0.025019	0.52634	-0.029975	0.49752	0.51457	-0.017053	0.51796	-0.020439	0.49874	0.50756	-0.0088267	0.50921	-0.01047
94	9955826	0.071945	0.078758	-0.0068138	0.080316	-0.0083717	0.072286	0.076916	-0.0046304	0.077947	-0.0056613	0.072643	0.074956	-0.002313	0.075501	-0.0028575	0.28287	0.30329	-0.020426	0.30773	-0.024861	0.28388	0.29781	-0.013936	0.30073	-0.016854	0.28491	0.29203	-0.0071152	0.29349	-0.0085717	0.49622	0.52109	-0.024863	0.52613	-0.029908	0.49742	0.51437	-0.016946	0.51781	-0.020393	0.49869	0.50735	-0.0086656	0.50913	-0.010445
95	9979066	0.071906	0.078715	-0.0068097	0.080255	-0.0083497	0.072259	0.076864	-0.0046043	0.077906	-0.0056464	0.07263	0.074981	-0.0023508	0.075481	-0.0028511	0.28275	0.30313	-0.020376	0.30756	-0.024802	0.2838	0.29752	-0.013722	0.30061	-0.01681	0.28487	0.29179	-0.0069117	0.29342	-0.0085465	0.49608	0.52069	-0.024611	0.52593	-0.029842	0.49733	0.51402	-0.016695	0.51767	-0.020344	0.49864	0.50735	-0.0087106	0.50906	-0.010427
96	9993174	0.071867	0.078522	-0.006655	0.080192	-0.0083243	0.072233	0.076824	-0.0045909	0.077866	-0.005633	0.072617	0.074871	-0.0022545	0.075459	-0.0028417	0.28264	0.30281	-0.020176	0.30738	-0.024744	0.28372	0.2974	-0.013676	0.30049	-0.01677	0.28483	0.29178	-0.0069496	0.29336	-0.0085264	0.49594	0.52043	-0.024488	0.52572	-0.029781	0.49723	0.51377	-0.016541	0.51753	-0.020296	0.49859	0.5071	-0.0085124	0.50899	-0.010404
97	9999056	0.071829	0.078497	-0.0066682	0.080132	-0.0083029	0.072207	0.076673	-0.0044662	0.077824	-0.0056166	0.072604	0.074905	-0.0023016	0.075439	-0.0028354	0.28252	0.30249	-0.019965	0.30721	-0.024686	0.28364	0.29724	-0.013595	0.30038	-0.016734	0.28479	0.29171	-0.0069109	0.2933	-0.0085077	0.4958	0.52007	-0.024272	0.52552	-0.029721	0.49713	0.51375	-0.016613	0.51739	-0.020258	0.49854	0.50707	-0.0085269	0.50892	-0.010385
98	9997558	0.071791	0.078383	-0.0065921	0.080072	-0.0082814	0.072181	0.076641	-0.0044602	0.077783	-0.0056021	0.07259	0.074933	-0.0023435	0.075422	-0.0028318	0.28241	0.30226	-0.019851	0.30704	-0.024632	0.28356	0.29697	-0.013403	0.30026	-0.016695	0.28475	0.29173	-0.0069745	0.29325	-0.0084945	0.49566	0.51967	-0.024007	0.52532	-0.029661	0.49704	0.51341	-0.016373	0.51726	-0.020217	0.49849	0.50678	-0.008291	0.50885	-0.01036
99	9989461	0.071752	0.07834	-0.0065882	0.080015	-0.0082627	0.072155	0.076631	-0.0044763	0.077745	-0.0055902	0.072577	0.074849	-0.0022729	0.075403	-0.0028261	0.28229	0.3019	-0.019614	0.30687	-0.024577	0.28349	0.29689	-0.013401	0.30015	-0.016662	0.28471	0.29162	-0.0069029	0.29319	-0.0084809	0.49552	0.51941	-0.023882	0.52513	-0.029605	0.49694	0.51329	-0.016342	0.51713	-0.020182	0.49844	0.50673	-0.0082846	0.50878	-0.010338
100	9975485	0.071714	0.078224	-0.0065101	0.079957	-0.0082437	0.072129	0.076498	-0.0043682	0.077705	-0.005576	0.072563	0.074799	-0.0022354	0.075383	-0.00282	0.28218	0.30164	-0.019467	0.3067	-0.024525	0.28341	0.29662	-0.013213	0.30004	-0.016627	0.28467	0.29142	-0.006748	0.29314	-0.0084639	0.49538	0.51909	-0.023703	0.52494	-0.029551	0.49685	0.51301	-0.016157	0.51699	-0.020145	0.49839	0.50669	-0.0082918	0.50871	-0.01032
101	9956286	0.071676	0.078109	-0.0064329	0.0799	-0.0082245	0.072103	0.076485	-0.0043814	0.077668	-0.0055641	0.07255	0.074786	-0.0022361	0.075365	-0.0028147	0.28206	0.3014	-0.019334	0.30654	-0.024475	0.28333	0.2965	-0.01317	0.29993	-0.016595	0.28463	0.29141	-0.0067763	0.29308	-0.0084504	0.49525	0.51877	-0.023522	0.52474	-0.029499	0.49676	0.51269	-0.015939	0.51686	-0.020106	0.49835	0.5065	-0.0081556	0.50864	-0.0103
102	9932464	0.071638	0.078012	-0.0063741	0.079844	-0.0082057	0.072078	0.076399	-0.0043215	0.07763	-0.0055518	0.072537	0.074695	-0.0021573	0.075345	-0.0028074	0.28195	0.30121	-0.019263	0.30638	-0.02443	0.28325	0.29651	-0.013257	0.29982	-0.016572	0.28459	0.29132	-0.0067284	0.29303	-0.0084376	0.49511	0.51855	-0.023442	0.52456	-0.029452	0.49666	0.5126	-0.015944	0.51673	-0.020073	0.4983	0.50637	-0.0080707	0.50858	-0.010279
103	9904559	0.0716	0.078009	-0.0064087	0.079791	-0.0081906	0.072052	0.076405	-0.0043532	0.077594	-0.0055421	0.072525	0.074678	-0.0021532	0.075326	-0.0028009	0.28184	0.30095	-0.019116	0.30622	-0.024386	0.28318	0.29622	-0.013042	0.29972	-0.016545	0.28455	0.29115	-0.0065926	0.29298	-0.0084221	0.49497	0.51824	-0.023275	0.52438	-0.029408	0.49657	0.51241	-0.015841	0.51661	-0.020042	0.49825	0.50629	-0.0080423	0.50851	-0.010261
104	9873061	0.071562	0.077906	-0.0063442	0.079738	-0.0081755	0.072027	0.0763	-0.0042731	0.077558	-0.0055313	0.072511	0.074746	-0.0022344	0.075309	-0.0027979	0.28172	0.30071	-0.018985	0.30607	-0.024344	0.2831	0.29595	-0.012851	0.29961	-0.016515	0.28451	0.29119	-0.0066746	0.29293	-0.0084117	0.49483	0.51799	-0.023162	0.5242	-0.029366	0.49647	0.5123	-0.015831	0.51649	-0.020015	0.4982	0.50624	-0.0080398	0.50845	-0.010245
105	9838409	0.071525	0.077781	-0.0062559	0.079685	-0.0081596	0.072001	0.076281	-0.0042796	0.077523	-0.0055221	0.072498	0.074704	-0.0022059	0.075293	-0.0027946	0.28161	0.30042	-0.018814	0.30591	-0.024303	0.28302	0.29594	-0.012914	0.29951	-0.016492	0.28448	0.29106	-0.0065851	0.29288	-0.0084003	0.49469	0.51774	-0.023044	0.52402	-0.029328	0.49638	0.51214	-0.015766	0.51637	-0.019991	0.49815	0.50612	-0.0079687	0.50838	-0.01023
106	9800999	0.071487	0.07777	-0.0062825	0.079634	-0.0081467	0.071975	0.07627	-0.0042949	0.07749	-0.0055147	0.072485	0.074659	-0.0021742	0.075276	-0.0027909	0.2815	0.30029	-0.018796	0.30576	-0.024267	0.28294	0.29575	-0.012804	0.29941	-0.01647	0.28444	0.291	-0.006565	0.29283	-0.0083901	0.49456	0.51735	-0.02279	0.52385	-0.029288	0.49628	0.51191	-0.015628	0.51625	-0.019967	0.49811	0.50604	-0.0079307	0.50832	-0.010215
107	9761183	0.07145	0.077644	-0.0061942	0.079583	-0.0081329	0.07195	0.076136	-0.0041861	0.077455	-0.0055051	0.072472	0.074609	-0.0021361	0.075259	-0.0027866	0.28139	0.29996	-0.018576	0.30562	-0.02423	0.28287	0.29545	-0.01258	0.29931	-0.016443	0.2844	0.29086	-0.0064628	0.29278	-0.0083785	0.49442	0.51711	-0.022692	0.52367	-0.029252	0.49619	0.51171	-0.015514	0.51614	-0.019944	0.49806	0.50589	-0.0078338	0.50826	-0.0102
108	9719276	0.071413	0.077603	-0.0061903	0.079534	-0.0081208	0.071926	0.076045	-0.004119	0.07742	-0.0054948	0.072459	0.074619	-0.0021591	0.075243	-0.0027837	0.28127	0.29983	-0.018551	0.30547	-0.024197	0.28279	0.29535	-0.01256	0.29921	-0.01642	0.28436	0.29065	-0.0062924	0.29272	-0.0083634	0.49429	0.51675	-0.022462	0.5235	-0.029215	0.4961	0.51148	-0.015377	0.51602	-0.01992	0.49801	0.50591	-0.0078951	0.5082	-0.010189
109	9675560	0.071376	0.077471	-0.0060951	0.079484	-0.0081076	0.0719	0.076078	-0.0041771	0.077388	-0.0054875	0.072447	0.074554	-0.002107	0.075226	-0.0027797	0.28116	0.29944	-0.018273	0.30533	-0.024161	0.28272	0.29515	-0.012435	0.29912	-0.016397	0.28432	0.29063	-0.006308	0.29267	-0.0083508	0.49415	0.51644	-0.02229	0.52333	-0.029178	0.49601	0.51118	-0.015171	0.5159	-0.019894	0.49797	0.50582	-0.0078532	0.50814	-0.010178
110	9630284	0.07134	0.077365	-0.0060244	0.079434	-0.0080942	0.071875	0.076071	-0.004196	0.077357	-0.0054818	0.072434	0.074515	-0.0020806	0.07521	-0.0027755	0.28105	0.2993	-0.018244	0.30518	-0.02413	0.28264	0.29506	-0.012417	0.29902	-0.016377	0.28428	0.29071	-0.0064226	0.29263	-0.0083433	0.49402	0.51632	-0.022298	0.52317	-0.029148	0.49592	0.51112	-0.015203	0.51579	-0.019874	0.49792	0.50574	-0.0078269	0.50809	-0.010169
