## Supplementary Data: A zip file containing the simulation executable, the source code, R scripts, batch files, and simulation results. for "Age-related late-onset disease heritability patterns and implications for genome-wide association studies": CasesMultipleSameAgeCohortStatisticalPower.csv

age	X1	X2	X3	X4	X5	X6	X7	X8	X9
53	1.000e+00	1.000e+00	1.000e+00	1.000e+00	1.000e+00	1.000e+00	1.000e+00	1.000e+00	1.000e+00
54	1.001e+00	9.993e-01	1.004e+00	9.988e-01	1.001e+00	9.983e-01	1.000e+00	1.001e+00	9.995e-01
55	1.001e+00	9.985e-01	1.009e+00	9.977e-01	1.003e+00	9.968e-01	1.000e+00	1.002e+00	9.989e-01
56	1.002e+00	9.977e-01	1.013e+00	9.967e-01	1.004e+00	9.955e-01	1.000e+00	1.002e+00	9.981e-01
57	1.002e+00	9.970e-01	1.017e+00	9.957e-01	1.004e+00	9.944e-01	1.000e+00	1.003e+00	9.971e-01
58	1.003e+00	9.963e-01	1.021e+00	9.948e-01	1.005e+00	9.934e-01	1.000e+00	1.003e+00	9.961e-01
59	1.003e+00	9.956e-01	1.025e+00	9.939e-01	1.005e+00	9.926e-01	9.998e-01	1.003e+00	9.949e-01
60	1.003e+00	9.949e-01	1.029e+00	9.931e-01	1.005e+00	9.920e-01	9.995e-01	1.003e+00	9.936e-01
61	1.003e+00	9.942e-01	1.033e+00	9.923e-01	1.005e+00	9.914e-01	9.992e-01	1.003e+00	9.924e-01
62	1.003e+00	9.935e-01	1.037e+00	9.915e-01	1.005e+00	9.912e-01	9.987e-01	1.002e+00	9.908e-01
63	1.003e+00	9.927e-01	1.041e+00	9.907e-01	1.005e+00	9.914e-01	9.982e-01	1.002e+00	9.889e-01
64	1.002e+00	9.920e-01	1.044e+00	9.900e-01	1.004e+00	9.912e-01	9.976e-01	1.001e+00	9.873e-01
65	1.002e+00	9.917e-01	1.047e+00	9.896e-01	1.003e+00	9.907e-01	9.969e-01	1.001e+00	9.859e-01
66	1.002e+00	9.916e-01	1.050e+00	9.893e-01	1.003e+00	9.901e-01	9.962e-01	1.000e+00	9.846e-01
67	1.001e+00	9.913e-01	1.053e+00	9.889e-01	1.002e+00	9.894e-01	9.953e-01	9.997e-01	9.833e-01
68	1.001e+00	9.909e-01	1.055e+00	9.884e-01	1.001e+00	9.886e-01	9.945e-01	9.992e-01	9.820e-01
69	1.000e+00	9.906e-01	1.056e+00	9.880e-01	9.994e-01	9.876e-01	9.936e-01	9.986e-01	9.810e-01
70	9.997e-01	9.900e-01	1.057e+00	9.875e-01	9.982e-01	9.865e-01	9.926e-01	9.980e-01	9.797e-01
71	9.992e-01	9.890e-01	1.057e+00	9.869e-01	9.970e-01	9.851e-01	9.914e-01	9.972e-01	9.781e-01
72	9.986e-01	9.878e-01	1.057e+00	9.863e-01	9.956e-01	9.836e-01	9.901e-01	9.964e-01	9.763e-01
73	9.981e-01	9.865e-01	1.056e+00	9.856e-01	9.943e-01	9.821e-01	9.887e-01	9.954e-01	9.746e-01
74	9.977e-01	9.848e-01	1.055e+00	9.847e-01	9.930e-01	9.805e-01	9.872e-01	9.942e-01	9.724e-01
75	9.972e-01	9.828e-01	1.052e+00	9.838e-01	9.918e-01	9.789e-01	9.855e-01	9.930e-01	9.702e-01
76	9.967e-01	9.809e-01	1.050e+00	9.828e-01	9.904e-01	9.773e-01	9.837e-01	9.916e-01	9.680e-01
77	9.962e-01	9.789e-01	1.048e+00	9.816e-01	9.890e-01	9.758e-01	9.820e-01	9.898e-01	9.659e-01
78	9.957e-01	9.769e-01	1.045e+00	9.801e-01	9.875e-01	9.741e-01	9.800e-01	9.878e-01	9.637e-01
79	9.950e-01	9.749e-01	1.043e+00	9.787e-01	9.859e-01	9.723e-01	9.779e-01	9.857e-01	9.615e-01
80	9.941e-01	9.731e-01	1.040e+00	9.773e-01	9.843e-01	9.703e-01	9.758e-01	9.836e-01	9.598e-01
81	9.931e-01	9.713e-01	1.037e+00	9.756e-01	9.827e-01	9.681e-01	9.736e-01	9.814e-01	9.580e-01
82	9.919e-01	9.694e-01	1.034e+00	9.740e-01	9.809e-01	9.659e-01	9.713e-01	9.791e-01	9.562e-01
83	9.907e-01	9.678e-01	1.031e+00	9.724e-01	9.791e-01	9.636e-01	9.688e-01	9.769e-01	9.547e-01
84	9.893e-01	9.662e-01	1.028e+00	9.709e-01	9.773e-01	9.613e-01	9.664e-01	9.747e-01	9.533e-01
85	9.880e-01	9.645e-01	1.026e+00	9.692e-01	9.754e-01	9.589e-01	9.639e-01	9.725e-01	9.517e-01
86	9.868e-01	9.628e-01	1.023e+00	9.677e-01	9.734e-01	9.567e-01	9.613e-01	9.704e-01	9.497e-01
87	9.857e-01	9.612e-01	1.021e+00	9.661e-01	9.714e-01	9.544e-01	9.586e-01	9.683e-01	9.476e-01
88	9.844e-01	9.593e-01	1.018e+00	9.644e-01	9.692e-01	9.521e-01	9.559e-01	9.662e-01	9.454e-01
89	9.833e-01	9.570e-01	1.016e+00	9.624e-01	9.670e-01	9.498e-01	9.534e-01	9.643e-01	9.432e-01
90	9.825e-01	9.547e-01	1.014e+00	9.603e-01	9.647e-01	9.474e-01	9.508e-01	9.624e-01	9.408e-01
91	9.808e-01	9.521e-01	1.011e+00	9.580e-01	9.622e-01	9.451e-01	9.481e-01	9.603e-01	9.384e-01
92	9.784e-01	9.494e-01	1.009e+00	9.554e-01	9.596e-01	9.427e-01	9.454e-01	9.580e-01	9.361e-01
93	9.759e-01	9.465e-01	1.007e+00	9.526e-01	9.569e-01	9.403e-01	9.425e-01	9.556e-01	9.337e-01
94	9.728e-01	9.436e-01	1.004e+00	9.497e-01	9.538e-01	9.379e-01	9.396e-01	9.530e-01	9.313e-01
95	9.692e-01	9.404e-01	1.002e+00	9.464e-01	9.507e-01	9.354e-01	9.366e-01	9.502e-01	9.287e-01
96	9.654e-01	9.373e-01	9.988e-01	9.432e-01	9.475e-01	9.330e-01	9.336e-01	9.474e-01	9.261e-01
97	9.611e-01	9.340e-01	9.961e-01	9.397e-01	9.440e-01	9.304e-01	9.305e-01	9.444e-01	9.236e-01
98	9.562e-01	9.305e-01	9.932e-01	9.360e-01	9.404e-01	9.279e-01	9.273e-01	9.412e-01	9.209e-01
99	9.510e-01	9.269e-01	9.904e-01	9.322e-01	9.367e-01	9.254e-01	9.239e-01	9.380e-01	9.183e-01
100	9.454e-01	9.232e-01	9.874e-01	9.281e-01	9.328e-01	9.228e-01	9.206e-01	9.345e-01	9.155e-01
