## Supplementary Data: A zip file containing the simulation executable, the source code, R scripts, batch files, and simulation results. for "Age-related late-onset disease heritability patterns and implications for genome-wide association studies": CasesMultipleYoungOldCohortStatisticalPower.csv

age	X1	X2	X3	X4	X5	X6	X7	X8	X9
53	1.000e+00	1.000e+00	1.000e+00	1.000e+00	1.000e+00	1.000e+00	1.000e+00	1.000e+00	1.000e+00
54	9.996e-01	9.997e-01	9.996e-01	9.996e-01	9.997e-01	9.995e-01	9.995e-01	9.996e-01	9.997e-01
55	9.989e-01	9.990e-01	9.989e-01	9.989e-01	9.991e-01	9.988e-01	9.988e-01	9.989e-01	9.991e-01
56	9.980e-01	9.980e-01	9.980e-01	9.979e-01	9.981e-01	9.979e-01	9.978e-01	9.980e-01	9.982e-01
57	9.967e-01	9.967e-01	9.967e-01	9.965e-01	9.969e-01	9.965e-01	9.965e-01	9.967e-01	9.969e-01
58	9.951e-01	9.951e-01	9.952e-01	9.949e-01	9.953e-01	9.949e-01	9.949e-01	9.951e-01	9.953e-01
59	9.931e-01	9.932e-01	9.933e-01	9.930e-01	9.935e-01	9.930e-01	9.930e-01	9.931e-01	9.934e-01
60	9.909e-01	9.910e-01	9.912e-01	9.908e-01	9.913e-01	9.908e-01	9.907e-01	9.909e-01	9.913e-01
61	9.884e-01	9.885e-01	9.887e-01	9.882e-01	9.888e-01	9.883e-01	9.882e-01	9.883e-01	9.887e-01
62	9.856e-01	9.858e-01	9.860e-01	9.855e-01	9.860e-01	9.854e-01	9.854e-01	9.855e-01	9.860e-01
63	9.826e-01	9.827e-01	9.830e-01	9.824e-01	9.830e-01	9.825e-01	9.824e-01	9.825e-01	9.829e-01
64	9.792e-01	9.793e-01	9.797e-01	9.789e-01	9.796e-01	9.790e-01	9.789e-01	9.790e-01	9.794e-01
65	9.755e-01	9.756e-01	9.762e-01	9.752e-01	9.760e-01	9.754e-01	9.753e-01	9.754e-01	9.756e-01
66	9.715e-01	9.716e-01	9.722e-01	9.712e-01	9.720e-01	9.714e-01	9.714e-01	9.714e-01	9.715e-01
67	9.672e-01	9.672e-01	9.681e-01	9.668e-01	9.676e-01	9.670e-01	9.670e-01	9.670e-01	9.670e-01
68	9.624e-01	9.624e-01	9.634e-01	9.619e-01	9.628e-01	9.621e-01	9.622e-01	9.622e-01	9.621e-01
69	9.573e-01	9.573e-01	9.585e-01	9.569e-01	9.577e-01	9.570e-01	9.571e-01	9.572e-01	9.569e-01
70	9.518e-01	9.518e-01	9.533e-01	9.514e-01	9.522e-01	9.515e-01	9.517e-01	9.518e-01	9.513e-01
71	9.461e-01	9.460e-01	9.477e-01	9.455e-01	9.465e-01	9.456e-01	9.458e-01	9.459e-01	9.453e-01
72	9.399e-01	9.398e-01	9.418e-01	9.394e-01	9.404e-01	9.394e-01	9.396e-01	9.398e-01	9.391e-01
73	9.336e-01	9.334e-01	9.357e-01	9.330e-01	9.340e-01	9.329e-01	9.332e-01	9.335e-01	9.325e-01
74	9.269e-01	9.267e-01	9.293e-01	9.263e-01	9.273e-01	9.261e-01	9.264e-01	9.268e-01	9.257e-01
75	9.198e-01	9.196e-01	9.226e-01	9.192e-01	9.203e-01	9.188e-01	9.194e-01	9.198e-01	9.185e-01
76	9.128e-01	9.124e-01	9.157e-01	9.121e-01	9.132e-01	9.116e-01	9.122e-01	9.126e-01	9.112e-01
77	9.055e-01	9.050e-01	9.086e-01	9.048e-01	9.059e-01	9.043e-01	9.048e-01	9.053e-01	9.037e-01
78	8.978e-01	8.974e-01	9.012e-01	8.972e-01	8.983e-01	8.966e-01	8.972e-01	8.977e-01	8.959e-01
79	8.904e-01	8.897e-01	8.939e-01	8.896e-01	8.907e-01	8.890e-01	8.896e-01	8.900e-01	8.881e-01
80	8.827e-01	8.820e-01	8.865e-01	8.819e-01	8.830e-01	8.813e-01	8.819e-01	8.824e-01	8.803e-01
81	8.749e-01	8.741e-01	8.788e-01	8.741e-01	8.752e-01	8.735e-01	8.740e-01	8.746e-01	8.724e-01
82	8.673e-01	8.663e-01	8.713e-01	8.663e-01	8.674e-01	8.658e-01	8.662e-01	8.668e-01	8.645e-01
83	8.596e-01	8.585e-01	8.637e-01	8.586e-01	8.596e-01	8.581e-01	8.583e-01	8.591e-01	8.567e-01
84	8.520e-01	8.506e-01	8.561e-01	8.508e-01	8.517e-01	8.503e-01	8.504e-01	8.513e-01	8.489e-01
85	8.443e-01	8.429e-01	8.486e-01	8.432e-01	8.440e-01	8.427e-01	8.426e-01	8.435e-01	8.412e-01
86	8.369e-01	8.352e-01	8.412e-01	8.355e-01	8.363e-01	8.352e-01	8.348e-01	8.359e-01	8.335e-01
87	8.293e-01	8.275e-01	8.338e-01	8.278e-01	8.286e-01	8.277e-01	8.271e-01	8.282e-01	8.259e-01
88	8.219e-01	8.199e-01	8.264e-01	8.203e-01	8.210e-01	8.202e-01	8.195e-01	8.207e-01	8.183e-01
89	8.147e-01	8.122e-01	8.191e-01	8.128e-01	8.135e-01	8.128e-01	8.119e-01	8.134e-01	8.109e-01
90	8.074e-01	8.047e-01	8.117e-01	8.054e-01	8.061e-01	8.054e-01	8.045e-01	8.061e-01	8.035e-01
91	8.003e-01	7.973e-01	8.044e-01	7.981e-01	7.989e-01	7.982e-01	7.972e-01	7.988e-01	7.961e-01
92	7.932e-01	7.899e-01	7.974e-01	7.909e-01	7.917e-01	7.911e-01	7.899e-01	7.916e-01	7.888e-01
93	7.861e-01	7.826e-01	7.903e-01	7.839e-01	7.847e-01	7.841e-01	7.828e-01	7.845e-01	7.815e-01
94	7.791e-01	7.753e-01	7.833e-01	7.769e-01	7.777e-01	7.772e-01	7.758e-01	7.774e-01	7.742e-01
95	7.721e-01	7.681e-01	7.765e-01	7.700e-01	7.707e-01	7.705e-01	7.689e-01	7.704e-01	7.669e-01
96	7.653e-01	7.610e-01	7.697e-01	7.632e-01	7.639e-01	7.638e-01	7.620e-01	7.634e-01	7.596e-01
97	7.584e-01	7.539e-01	7.630e-01	7.565e-01	7.572e-01	7.572e-01	7.553e-01	7.565e-01	7.524e-01
98	7.517e-01	7.469e-01	7.565e-01	7.499e-01	7.505e-01	7.507e-01	7.487e-01	7.497e-01	7.452e-01
99	7.450e-01	7.399e-01	7.499e-01	7.435e-01	7.440e-01	7.443e-01	7.421e-01	7.430e-01	7.380e-01
100	7.382e-01	7.330e-01	7.436e-01	7.370e-01	7.375e-01	7.380e-01	7.355e-01	7.362e-01	7.309e-01
