## Supplementary Data: A zip file containing the simulation executable, the source code, R scripts, batch files, and simulation results. for "Age-related late-onset disease heritability patterns and implications for genome-wide association studies": CasesNeededCohortStatisticalPower.csv

age	X1	X2	X3	X4	X5	X6	X7	X8	X9
53	5.905e+05	1.466e+06	6.077e+06	6.983e+04	1.652e+05	7.183e+05	4.943e+04	1.143e+05	4.860e+05
54	5.908e+05	1.458e+06	6.023e+06	6.965e+04	1.652e+05	7.128e+05	4.937e+04	1.144e+05	4.917e+05
55	5.913e+05	1.466e+06	6.073e+06	6.976e+04	1.659e+05	7.127e+05	4.939e+04	1.149e+05	4.925e+05
56	5.948e+05	1.467e+06	6.109e+06	6.993e+04	1.666e+05	7.059e+05	4.932e+04	1.151e+05	4.901e+05
57	5.928e+05	1.469e+06	6.166e+06	6.972e+04	1.663e+05	7.041e+05	4.933e+04	1.147e+05	4.910e+05
58	5.928e+05	1.467e+06	6.180e+06	6.957e+04	1.668e+05	7.080e+05	4.948e+04	1.146e+05	4.896e+05
59	5.938e+05	1.457e+06	6.167e+06	6.944e+04	1.666e+05	7.080e+05	4.947e+04	1.150e+05	4.883e+05
60	5.912e+05	1.456e+06	6.229e+06	6.925e+04	1.657e+05	7.105e+05	4.941e+04	1.147e+05	4.875e+05
61	5.927e+05	1.458e+06	6.199e+06	6.920e+04	1.658e+05	7.092e+05	4.939e+04	1.145e+05	4.857e+05
62	5.923e+05	1.453e+06	6.238e+06	6.929e+04	1.659e+05	7.041e+05	4.928e+04	1.146e+05	4.865e+05
63	5.925e+05	1.455e+06	6.268e+06	6.920e+04	1.662e+05	7.050e+05	4.931e+04	1.148e+05	4.842e+05
64	5.926e+05	1.456e+06	6.281e+06	6.925e+04	1.663e+05	7.053e+05	4.920e+04	1.148e+05	4.832e+05
65	5.928e+05	1.453e+06	6.328e+06	6.926e+04	1.662e+05	7.106e+05	4.921e+04	1.146e+05	4.825e+05
66	5.919e+05	1.455e+06	6.362e+06	6.916e+04	1.658e+05	7.093e+05	4.918e+04	1.146e+05	4.837e+05
67	5.916e+05	1.455e+06	6.370e+06	6.912e+04	1.657e+05	7.069e+05	4.915e+04	1.143e+05	4.832e+05
68	5.923e+05	1.456e+06	6.367e+06	6.913e+04	1.653e+05	7.055e+05	4.914e+04	1.141e+05	4.829e+05
69	5.909e+05	1.454e+06	6.394e+06	6.907e+04	1.652e+05	7.055e+05	4.912e+04	1.141e+05	4.813e+05
70	5.915e+05	1.451e+06	6.393e+06	6.903e+04	1.650e+05	7.012e+05	4.901e+04	1.141e+05	4.795e+05
71	5.899e+05	1.449e+06	6.381e+06	6.898e+04	1.647e+05	7.020e+05	4.894e+04	1.142e+05	4.798e+05
72	5.899e+05	1.450e+06	6.355e+06	6.888e+04	1.647e+05	7.005e+05	4.889e+04	1.142e+05	4.797e+05
73	5.900e+05	1.448e+06	6.363e+06	6.888e+04	1.644e+05	7.005e+05	4.886e+04	1.141e+05	4.787e+05
74	5.898e+05	1.443e+06	6.336e+06	6.883e+04	1.640e+05	7.015e+05	4.877e+04	1.139e+05	4.778e+05
75	5.890e+05	1.446e+06	6.365e+06	6.881e+04	1.640e+05	7.001e+05	4.868e+04	1.137e+05	4.764e+05
76	5.894e+05	1.440e+06	6.359e+06	6.874e+04	1.637e+05	6.979e+05	4.855e+04	1.134e+05	4.749e+05
77	5.892e+05	1.437e+06	6.345e+06	6.864e+04	1.636e+05	6.965e+05	4.847e+04	1.131e+05	4.736e+05
78	5.885e+05	1.431e+06	6.328e+06	6.849e+04	1.634e+05	6.957e+05	4.839e+04	1.130e+05	4.725e+05
79	5.876e+05	1.429e+06	6.284e+06	6.844e+04	1.631e+05	6.938e+05	4.833e+04	1.128e+05	4.716e+05
80	5.875e+05	1.426e+06	6.262e+06	6.830e+04	1.628e+05	6.911e+05	4.820e+04	1.126e+05	4.702e+05
81	5.878e+05	1.422e+06	6.243e+06	6.817e+04	1.625e+05	6.901e+05	4.808e+04	1.124e+05	4.702e+05
82	5.862e+05	1.421e+06	6.231e+06	6.797e+04	1.622e+05	6.896e+05	4.799e+04	1.122e+05	4.687e+05
83	5.865e+05	1.419e+06	6.222e+06	6.790e+04	1.618e+05	6.885e+05	4.785e+04	1.118e+05	4.684e+05
84	5.854e+05	1.419e+06	6.210e+06	6.780e+04	1.614e+05	6.876e+05	4.775e+04	1.115e+05	4.680e+05
85	5.839e+05	1.417e+06	6.189e+06	6.777e+04	1.613e+05	6.847e+05	4.761e+04	1.113e+05	4.673e+05
86	5.824e+05	1.413e+06	6.160e+06	6.766e+04	1.609e+05	6.827e+05	4.748e+04	1.110e+05	4.663e+05
87	5.818e+05	1.408e+06	6.152e+06	6.758e+04	1.607e+05	6.794e+05	4.735e+04	1.108e+05	4.657e+05
88	5.812e+05	1.407e+06	6.148e+06	6.744e+04	1.602e+05	6.786e+05	4.721e+04	1.105e+05	4.639e+05
89	5.808e+05	1.405e+06	6.142e+06	6.723e+04	1.599e+05	6.776e+05	4.705e+04	1.104e+05	4.630e+05
90	5.801e+05	1.400e+06	6.121e+06	6.709e+04	1.597e+05	6.764e+05	4.696e+04	1.101e+05	4.612e+05
91	5.792e+05	1.393e+06	6.145e+06	6.702e+04	1.591e+05	6.747e+05	4.678e+04	1.099e+05	4.595e+05
92	5.800e+05	1.392e+06	6.053e+06	6.684e+04	1.586e+05	6.716e+05	4.663e+04	1.097e+05	4.581e+05
93	5.799e+05	1.391e+06	6.051e+06	6.661e+04	1.581e+05	6.722e+05	4.656e+04	1.094e+05	4.571e+05
94	5.760e+05	1.388e+06	6.029e+06	6.633e+04	1.578e+05	6.709e+05	4.647e+04	1.093e+05	4.542e+05
95	5.738e+05	1.381e+06	6.048e+06	6.622e+04	1.572e+05	6.671e+05	4.633e+04	1.089e+05	4.554e+05
96	5.733e+05	1.372e+06	6.078e+06	6.603e+04	1.567e+05	6.640e+05	4.619e+04	1.086e+05	4.555e+05
97	5.707e+05	1.367e+06	6.061e+06	6.557e+04	1.564e+05	6.656e+05	4.598e+04	1.084e+05	4.537e+05
98	5.660e+05	1.359e+06	5.998e+06	6.529e+04	1.557e+05	6.613e+05	4.577e+04	1.080e+05	4.544e+05
99	5.592e+05	1.365e+06	5.944e+06	6.509e+04	1.550e+05	6.607e+05	4.567e+04	1.072e+05	4.497e+05
100	5.571e+05	1.355e+06	5.948e+06	6.496e+04	1.539e+05	6.588e+05	4.537e+04	1.067e+05	4.479e+05
