## Supplementary Data: A zip file containing the simulation executable, the source code, R scripts, batch files, and simulation results. for "Age-related late-onset disease heritability patterns and implications for genome-wide association studies": CasesNeededCumulativeStatisticalPower.csv

age	X1	X2	X3	X4	X5	X6	X7	X8	X9
45	5.958e+05	1.534e+06	5.519e+06	6.931e+04	1.676e+05	6.825e+05	4.918e+04	1.146e+05	4.902e+05
46	5.933e+05	1.513e+06	5.692e+06	6.996e+04	1.664e+05	6.773e+05	4.913e+04	1.148e+05	4.906e+05
47	6.001e+05	1.509e+06	5.783e+06	6.967e+04	1.645e+05	6.905e+05	4.912e+04	1.152e+05	4.879e+05
48	6.026e+05	1.497e+06	5.987e+06	7.022e+04	1.650e+05	7.007e+05	4.932e+04	1.152e+05	4.824e+05
49	6.022e+05	1.503e+06	6.040e+06	7.048e+04	1.648e+05	7.085e+05	4.901e+04	1.148e+05	4.741e+05
50	6.059e+05	1.500e+06	5.860e+06	7.034e+04	1.643e+05	7.045e+05	4.916e+04	1.153e+05	4.798e+05
51	6.036e+05	1.482e+06	5.807e+06	7.032e+04	1.643e+05	7.024e+05	4.947e+04	1.150e+05	4.773e+05
52	6.012e+05	1.477e+06	5.827e+06	7.029e+04	1.653e+05	7.024e+05	4.939e+04	1.150e+05	4.736e+05
53	6.013e+05	1.462e+06	5.953e+06	7.005e+04	1.651e+05	7.012e+05	4.946e+04	1.151e+05	4.774e+05
54	6.026e+05	1.464e+06	6.009e+06	7.007e+04	1.649e+05	7.012e+05	4.958e+04	1.156e+05	4.786e+05
55	6.006e+05	1.466e+06	6.115e+06	7.015e+04	1.659e+05	7.022e+05	4.952e+04	1.162e+05	4.780e+05
56	5.973e+05	1.456e+06	6.156e+06	7.006e+04	1.662e+05	7.078e+05	4.936e+04	1.162e+05	4.820e+05
57	5.962e+05	1.456e+06	6.175e+06	7.001e+04	1.659e+05	7.106e+05	4.926e+04	1.158e+05	4.809e+05
58	5.944e+05	1.463e+06	6.160e+06	6.996e+04	1.653e+05	7.160e+05	4.940e+04	1.159e+05	4.843e+05
59	5.941e+05	1.469e+06	6.180e+06	6.990e+04	1.648e+05	7.092e+05	4.935e+04	1.155e+05	4.827e+05
60	5.926e+05	1.467e+06	6.188e+06	6.975e+04	1.642e+05	7.126e+05	4.941e+04	1.157e+05	4.840e+05
61	5.933e+05	1.473e+06	6.228e+06	6.968e+04	1.644e+05	7.153e+05	4.932e+04	1.158e+05	4.830e+05
62	5.938e+05	1.458e+06	6.232e+06	6.960e+04	1.651e+05	7.140e+05	4.916e+04	1.156e+05	4.861e+05
63	5.954e+05	1.454e+06	6.180e+06	6.957e+04	1.650e+05	7.134e+05	4.916e+04	1.156e+05	4.875e+05
64	5.965e+05	1.455e+06	6.196e+06	6.946e+04	1.647e+05	7.114e+05	4.915e+04	1.157e+05	4.858e+05
65	5.970e+05	1.452e+06	6.164e+06	6.947e+04	1.645e+05	7.083e+05	4.918e+04	1.157e+05	4.858e+05
66	5.967e+05	1.447e+06	6.168e+06	6.946e+04	1.646e+05	7.056e+05	4.915e+04	1.155e+05	4.863e+05
67	5.963e+05	1.447e+06	6.151e+06	6.953e+04	1.648e+05	7.015e+05	4.913e+04	1.152e+05	4.859e+05
68	5.954e+05	1.448e+06	6.161e+06	6.954e+04	1.649e+05	7.033e+05	4.901e+04	1.149e+05	4.845e+05
69	5.947e+05	1.446e+06	6.175e+06	6.942e+04	1.650e+05	7.030e+05	4.897e+04	1.147e+05	4.837e+05
70	5.938e+05	1.448e+06	6.188e+06	6.926e+04	1.650e+05	7.014e+05	4.891e+04	1.146e+05	4.830e+05
71	5.923e+05	1.447e+06	6.178e+06	6.917e+04	1.651e+05	7.017e+05	4.885e+04	1.144e+05	4.814e+05
72	5.919e+05	1.445e+06	6.190e+06	6.917e+04	1.650e+05	7.014e+05	4.874e+04	1.142e+05	4.798e+05
73	5.909e+05	1.443e+06	6.194e+06	6.907e+04	1.646e+05	7.014e+05	4.866e+04	1.141e+05	4.791e+05
74	5.902e+05	1.439e+06	6.188e+06	6.892e+04	1.647e+05	6.993e+05	4.857e+04	1.139e+05	4.778e+05
75	5.895e+05	1.439e+06	6.214e+06	6.877e+04	1.644e+05	6.989e+05	4.844e+04	1.137e+05	4.776e+05
76	5.890e+05	1.439e+06	6.178e+06	6.860e+04	1.640e+05	6.972e+05	4.833e+04	1.134e+05	4.753e+05
77	5.887e+05	1.438e+06	6.180e+06	6.847e+04	1.638e+05	6.958e+05	4.820e+04	1.132e+05	4.746e+05
78	5.881e+05	1.435e+06	6.188e+06	6.834e+04	1.635e+05	6.954e+05	4.812e+04	1.130e+05	4.730e+05
79	5.868e+05	1.432e+06	6.172e+06	6.820e+04	1.633e+05	6.928e+05	4.801e+04	1.127e+05	4.718e+05
80	5.856e+05	1.429e+06	6.154e+06	6.808e+04	1.630e+05	6.921e+05	4.788e+04	1.124e+05	4.709e+05
81	5.848e+05	1.426e+06	6.131e+06	6.793e+04	1.625e+05	6.901e+05	4.776e+04	1.121e+05	4.700e+05
82	5.838e+05	1.423e+06	6.121e+06	6.778e+04	1.620e+05	6.874e+05	4.762e+04	1.117e+05	4.692e+05
83	5.829e+05	1.419e+06	6.114e+06	6.763e+04	1.615e+05	6.857e+05	4.748e+04	1.115e+05	4.675e+05
84	5.813e+05	1.417e+06	6.088e+06	6.748e+04	1.611e+05	6.840e+05	4.734e+04	1.111e+05	4.662e+05
85	5.800e+05	1.413e+06	6.086e+06	6.731e+04	1.607e+05	6.829e+05	4.721e+04	1.108e+05	4.647e+05
86	5.786e+05	1.409e+06	6.065e+06	6.714e+04	1.602e+05	6.809e+05	4.705e+04	1.105e+05	4.630e+05
87	5.773e+05	1.404e+06	6.034e+06	6.693e+04	1.597e+05	6.786e+05	4.690e+04	1.102e+05	4.614e+05
88	5.765e+05	1.400e+06	6.019e+06	6.675e+04	1.592e+05	6.760e+05	4.673e+04	1.098e+05	4.592e+05
89	5.753e+05	1.397e+06	6.004e+06	6.653e+04	1.588e+05	6.740e+05	4.658e+04	1.094e+05	4.574e+05
90	5.738e+05	1.394e+06	5.987e+06	6.633e+04	1.584e+05	6.716e+05	4.643e+04	1.091e+05	4.556e+05
91	5.725e+05	1.389e+06	5.974e+06	6.612e+04	1.580e+05	6.693e+05	4.628e+04	1.087e+05	4.542e+05
92	5.714e+05	1.386e+06	5.946e+06	6.591e+04	1.575e+05	6.677e+05	4.611e+04	1.084e+05	4.530e+05
93	5.703e+05	1.381e+06	5.931e+06	6.572e+04	1.570e+05	6.659e+05	4.595e+04	1.080e+05	4.513e+05
94	5.688e+05	1.377e+06	5.911e+06	6.551e+04	1.565e+05	6.629e+05	4.579e+04	1.077e+05	4.496e+05
95	5.672e+05	1.375e+06	5.895e+06	6.534e+04	1.560e+05	6.603e+05	4.563e+04	1.073e+05	4.481e+05
96	5.656e+05	1.370e+06	5.884e+06	6.514e+04	1.554e+05	6.580e+05	4.547e+04	1.069e+05	4.465e+05
97	5.643e+05	1.365e+06	5.871e+06	6.494e+04	1.549e+05	6.558e+05	4.530e+04	1.065e+05	4.451e+05
98	5.630e+05	1.361e+06	5.855e+06	6.471e+04	1.545e+05	6.531e+05	4.513e+04	1.061e+05	4.435e+05
99	5.613e+05	1.357e+06	5.833e+06	6.451e+04	1.539e+05	6.514e+05	4.497e+04	1.057e+05	4.417e+05
100	5.599e+05	1.353e+06	5.812e+06	6.430e+04	1.534e+05	6.488e+05	4.481e+04	1.054e+05	4.398e+05
