## Supplementary Data: A zip file containing the simulation executable, the source code, R scripts, batch files, and simulation results. for "Age-related late-onset disease heritability patterns and implications for genome-wide association studies": CasesNeededStatisticalPower.csv

age	X1	X2	X3	X4	X5	X6	X7	X8	X9
45	5.819e+05	1.486e+06	4.832e+06	7.012e+04	1.665e+05	6.176e+05	5.093e+04	1.188e+05	5.451e+05
46	5.822e+05	1.416e+06	6.698e+06	7.337e+04	1.609e+05	6.533e+05	4.898e+04	1.160e+05	4.931e+05
47	6.374e+05	1.493e+06	6.287e+06	6.835e+04	1.553e+05	7.646e+05	4.910e+04	1.171e+05	4.753e+05
48	6.165e+05	1.438e+06	7.245e+06	7.328e+04	1.677e+05	7.578e+05	5.046e+04	1.153e+05	4.564e+05
49	6.013e+05	1.537e+06	6.343e+06	7.202e+04	1.643e+05	7.536e+05	4.754e+04	1.134e+05	4.344e+05
50	6.276e+05	1.491e+06	5.035e+06	6.977e+04	1.617e+05	6.859e+05	5.005e+04	1.183e+05	5.134e+05
51	5.928e+05	1.393e+06	5.543e+06	7.045e+04	1.651e+05	6.927e+05	5.138e+04	1.138e+05	4.651e+05
52	5.900e+05	1.454e+06	5.964e+06	7.034e+04	1.719e+05	7.047e+05	4.908e+04	1.151e+05	4.556e+05
53	6.043e+05	1.387e+06	6.760e+06	6.896e+04	1.643e+05	6.968e+05	5.009e+04	1.164e+05	5.014e+05
54	6.132e+05	1.479e+06	6.375e+06	7.050e+04	1.645e+05	7.047e+05	5.049e+04	1.189e+05	4.876e+05
55	5.921e+05	1.488e+06	6.817e+06	7.104e+04	1.725e+05	7.116e+05	4.946e+04	1.202e+05	4.776e+05
56	5.819e+05	1.410e+06	6.444e+06	6.994e+04	1.691e+05	7.462e+05	4.874e+04	1.170e+05	5.087e+05
57	5.944e+05	1.466e+06	6.335e+06	7.026e+04	1.652e+05	7.329e+05	4.902e+04	1.141e+05	4.788e+05
58	5.893e+05	1.520e+06	6.122e+06	7.027e+04	1.632e+05	7.559e+05	5.064e+04	1.177e+05	5.090e+05
59	5.982e+05	1.521e+06	6.361e+06	7.025e+04	1.634e+05	6.769e+05	4.957e+04	1.141e+05	4.782e+05
60	5.906e+05	1.475e+06	6.314e+06	6.967e+04	1.625e+05	7.426e+05	5.036e+04	1.186e+05	4.982e+05
61	6.059e+05	1.526e+06	6.578e+06	7.018e+04	1.681e+05	7.426e+05	4.946e+04	1.180e+05	4.834e+05
62	6.063e+05	1.393e+06	6.359e+06	7.019e+04	1.724e+05	7.170e+05	4.891e+04	1.162e+05	5.145e+05
63	6.173e+05	1.453e+06	5.965e+06	7.066e+04	1.672e+05	7.238e+05	5.006e+04	1.177e+05	5.056e+05
64	6.169e+05	1.491e+06	6.437e+06	7.023e+04	1.663e+05	7.133e+05	5.014e+04	1.190e+05	4.852e+05
65	6.150e+05	1.470e+06	6.103e+06	7.125e+04	1.675e+05	7.043e+05	5.061e+04	1.186e+05	4.980e+05
66	6.113e+05	1.454e+06	6.372e+06	7.141e+04	1.699e+05	7.068e+05	5.036e+04	1.174e+05	5.033e+05
67	6.129e+05	1.492e+06	6.232e+06	7.227e+04	1.716e+05	6.943e+05	5.053e+04	1.170e+05	4.986e+05
68	6.114e+05	1.510e+06	6.461e+06	7.225e+04	1.717e+05	7.440e+05	4.997e+04	1.166e+05	4.927e+05
69	6.144e+05	1.489e+06	6.554e+06	7.140e+04	1.728e+05	7.299e+05	5.070e+04	1.183e+05	4.975e+05
70	6.144e+05	1.540e+06	6.597e+06	7.128e+04	1.731e+05	7.212e+05	5.074e+04	1.185e+05	5.004e+05
71	6.121e+05	1.514e+06	6.420e+06	7.206e+04	1.753e+05	7.445e+05	5.098e+04	1.189e+05	4.942e+05
72	6.236e+05	1.510e+06	6.686e+06	7.345e+04	1.742e+05	7.400e+05	5.072e+04	1.200e+05	4.944e+05
73	6.208e+05	1.526e+06	6.658e+06	7.277e+04	1.721e+05	7.484e+05	5.123e+04	1.206e+05	5.047e+05
74	6.283e+05	1.504e+06	6.588e+06	7.277e+04	1.776e+05	7.328e+05	5.133e+04	1.204e+05	5.017e+05
75	6.339e+05	1.562e+06	7.036e+06	7.296e+04	1.753e+05	7.536e+05	5.118e+04	1.209e+05	5.161e+05
76	6.370e+05	1.582e+06	6.370e+06	7.316e+04	1.755e+05	7.440e+05	5.161e+04	1.214e+05	4.946e+05
77	6.463e+05	1.571e+06	6.834e+06	7.391e+04	1.782e+05	7.515e+05	5.170e+04	1.224e+05	5.145e+05
78	6.465e+05	1.557e+06	7.000e+06	7.441e+04	1.781e+05	7.689e+05	5.256e+04	1.230e+05	5.069e+05
79	6.425e+05	1.571e+06	6.735e+06	7.493e+04	1.800e+05	7.439e+05	5.243e+04	1.227e+05	5.148e+05
80	6.488e+05	1.581e+06	6.723e+06	7.549e+04	1.808e+05	7.769e+05	5.252e+04	1.229e+05	5.207e+05
81	6.586e+05	1.588e+06	6.685e+06	7.568e+04	1.802e+05	7.614e+05	5.300e+04	1.243e+05	5.270e+05
82	6.582e+05	1.597e+06	6.946e+06	7.610e+04	1.799e+05	7.538e+05	5.288e+04	1.240e+05	5.302e+05
83	6.692e+05	1.609e+06	7.043e+06	7.676e+04	1.805e+05	7.722e+05	5.333e+04	1.258e+05	5.194e+05
84	6.608e+05	1.627e+06	6.751e+06	7.703e+04	1.831e+05	7.785e+05	5.352e+04	1.261e+05	5.281e+05
85	6.674e+05	1.622e+06	7.247e+06	7.754e+04	1.845e+05	7.970e+05	5.395e+04	1.272e+05	5.276e+05
86	6.723e+05	1.619e+06	6.915e+06	7.769e+04	1.848e+05	7.852e+05	5.374e+04	1.258e+05	5.268e+05
87	6.812e+05	1.625e+06	6.754e+06	7.749e+04	1.851e+05	7.834e+05	5.425e+04	1.284e+05	5.302e+05
88	6.948e+05	1.639e+06	7.096e+06	7.863e+04	1.851e+05	7.793e+05	5.428e+04	1.274e+05	5.202e+05
89	6.916e+05	1.672e+06	7.171e+06	7.813e+04	1.901e+05	7.977e+05	5.483e+04	1.291e+05	5.320e+05
90	6.898e+05	1.686e+06	7.173e+06	7.908e+04	1.896e+05	7.880e+05	5.489e+04	1.291e+05	5.329e+05
91	6.988e+05	1.666e+06	7.304e+06	7.938e+04	1.913e+05	8.023e+05	5.554e+04	1.306e+05	5.465e+05
92	7.117e+05	1.703e+06	6.959e+06	7.957e+04	1.915e+05	8.193e+05	5.521e+04	1.313e+05	5.509e+05
93	7.163e+05	1.669e+06	7.354e+06	8.062e+04	1.909e+05	8.218e+05	5.540e+04	1.314e+05	5.447e+05
94	7.124e+05	1.726e+06	7.249e+06	8.089e+04	1.920e+05	7.884e+05	5.625e+04	1.316e+05	5.457e+05
95	7.063e+05	1.774e+06	7.400e+06	8.218e+04	1.941e+05	8.070e+05	5.607e+04	1.315e+05	5.544e+05
96	7.178e+05	1.708e+06	7.606e+06	8.218e+04	1.927e+05	8.163e+05	5.621e+04	1.330e+05	5.523e+05
97	7.323e+05	1.705e+06	7.648e+06	8.212e+04	1.968e+05	8.237e+05	5.672e+04	1.338e+05	5.635e+05
98	7.343e+05	1.733e+06	7.549e+06	8.159e+04	1.973e+05	8.141e+05	5.671e+04	1.332e+05	5.585e+05
99	7.312e+05	1.758e+06	7.404e+06	8.328e+04	1.973e+05	8.494e+05	5.705e+04	1.342e+05	5.553e+05
100	7.374e+05	1.765e+06	7.431e+06	8.327e+04	1.979e+05	8.243e+05	5.754e+04	1.348e+05	5.525e+05
