## Supplementary Data: A zip file containing the simulation executable, the source code, R scripts, batch files, and simulation results. for "Age-related late-onset disease heritability patterns and implications for genome-wide association studies": CasesNeededYoungOldCohortStatisticalPower.csv

age	X1	X2	X3	X4	X5	X6	X7	X8	X9
53	5.911e+05	1.467e+06	6.035e+06	6.989e+04	1.653e+05	7.138e+05	4.939e+04	1.145e+05	4.905e+05
54	5.909e+05	1.466e+06	6.033e+06	6.986e+04	1.653e+05	7.134e+05	4.937e+04	1.144e+05	4.904e+05
55	5.905e+05	1.465e+06	6.028e+06	6.982e+04	1.652e+05	7.129e+05	4.933e+04	1.143e+05	4.901e+05
56	5.899e+05	1.464e+06	6.023e+06	6.975e+04	1.650e+05	7.122e+05	4.928e+04	1.142e+05	4.896e+05
57	5.891e+05	1.462e+06	6.015e+06	6.965e+04	1.648e+05	7.112e+05	4.922e+04	1.141e+05	4.890e+05
58	5.882e+05	1.460e+06	6.006e+06	6.954e+04	1.646e+05	7.101e+05	4.914e+04	1.139e+05	4.882e+05
59	5.870e+05	1.457e+06	5.995e+06	6.940e+04	1.643e+05	7.087e+05	4.904e+04	1.137e+05	4.873e+05
60	5.857e+05	1.454e+06	5.982e+06	6.925e+04	1.639e+05	7.072e+05	4.893e+04	1.134e+05	4.862e+05
61	5.843e+05	1.450e+06	5.967e+06	6.907e+04	1.635e+05	7.054e+05	4.881e+04	1.131e+05	4.850e+05
62	5.826e+05	1.446e+06	5.951e+06	6.888e+04	1.630e+05	7.033e+05	4.867e+04	1.128e+05	4.836e+05
63	5.808e+05	1.441e+06	5.933e+06	6.866e+04	1.625e+05	7.012e+05	4.852e+04	1.125e+05	4.821e+05
64	5.788e+05	1.436e+06	5.913e+06	6.842e+04	1.620e+05	6.988e+05	4.835e+04	1.121e+05	4.804e+05
65	5.766e+05	1.431e+06	5.891e+06	6.816e+04	1.614e+05	6.962e+05	4.817e+04	1.116e+05	4.786e+05
66	5.742e+05	1.425e+06	5.868e+06	6.788e+04	1.607e+05	6.933e+05	4.798e+04	1.112e+05	4.765e+05
67	5.717e+05	1.419e+06	5.842e+06	6.757e+04	1.600e+05	6.902e+05	4.776e+04	1.107e+05	4.743e+05
68	5.689e+05	1.412e+06	5.814e+06	6.723e+04	1.592e+05	6.867e+05	4.753e+04	1.101e+05	4.719e+05
69	5.659e+05	1.404e+06	5.785e+06	6.688e+04	1.584e+05	6.831e+05	4.727e+04	1.096e+05	4.694e+05
70	5.626e+05	1.396e+06	5.753e+06	6.649e+04	1.574e+05	6.791e+05	4.700e+04	1.089e+05	4.666e+05
71	5.592e+05	1.387e+06	5.719e+06	6.609e+04	1.565e+05	6.750e+05	4.672e+04	1.083e+05	4.637e+05
72	5.556e+05	1.378e+06	5.684e+06	6.566e+04	1.555e+05	6.705e+05	4.641e+04	1.076e+05	4.606e+05
73	5.518e+05	1.369e+06	5.647e+06	6.521e+04	1.544e+05	6.659e+05	4.609e+04	1.068e+05	4.574e+05
74	5.479e+05	1.359e+06	5.608e+06	6.474e+04	1.533e+05	6.610e+05	4.576e+04	1.061e+05	4.541e+05
75	5.437e+05	1.349e+06	5.568e+06	6.425e+04	1.522e+05	6.558e+05	4.541e+04	1.053e+05	4.505e+05
76	5.396e+05	1.338e+06	5.526e+06	6.375e+04	1.510e+05	6.507e+05	4.506e+04	1.045e+05	4.469e+05
77	5.352e+05	1.327e+06	5.483e+06	6.324e+04	1.498e+05	6.454e+05	4.469e+04	1.036e+05	4.433e+05
78	5.307e+05	1.316e+06	5.439e+06	6.271e+04	1.485e+05	6.400e+05	4.431e+04	1.028e+05	4.394e+05
79	5.263e+05	1.305e+06	5.395e+06	6.217e+04	1.473e+05	6.345e+05	4.394e+04	1.019e+05	4.356e+05
80	5.218e+05	1.294e+06	5.350e+06	6.164e+04	1.460e+05	6.290e+05	4.356e+04	1.010e+05	4.318e+05
81	5.172e+05	1.282e+06	5.304e+06	6.109e+04	1.447e+05	6.235e+05	4.317e+04	1.001e+05	4.279e+05
82	5.127e+05	1.271e+06	5.258e+06	6.055e+04	1.434e+05	6.180e+05	4.278e+04	9.922e+04	4.241e+05
83	5.081e+05	1.259e+06	5.212e+06	6.001e+04	1.421e+05	6.125e+05	4.239e+04	9.833e+04	4.202e+05
84	5.036e+05	1.248e+06	5.167e+06	5.947e+04	1.408e+05	6.069e+05	4.200e+04	9.744e+04	4.164e+05
85	4.991e+05	1.236e+06	5.121e+06	5.893e+04	1.396e+05	6.015e+05	4.162e+04	9.655e+04	4.126e+05
86	4.947e+05	1.225e+06	5.077e+06	5.839e+04	1.383e+05	5.961e+05	4.123e+04	9.568e+04	4.089e+05
87	4.902e+05	1.214e+06	5.032e+06	5.786e+04	1.370e+05	5.908e+05	4.085e+04	9.480e+04	4.051e+05
88	4.858e+05	1.203e+06	4.987e+06	5.733e+04	1.358e+05	5.854e+05	4.047e+04	9.394e+04	4.014e+05
89	4.816e+05	1.191e+06	4.943e+06	5.681e+04	1.345e+05	5.802e+05	4.010e+04	9.310e+04	3.978e+05
90	4.773e+05	1.180e+06	4.899e+06	5.629e+04	1.333e+05	5.749e+05	3.974e+04	9.226e+04	3.941e+05
91	4.731e+05	1.169e+06	4.855e+06	5.578e+04	1.321e+05	5.697e+05	3.937e+04	9.143e+04	3.905e+05
92	4.688e+05	1.159e+06	4.812e+06	5.528e+04	1.309e+05	5.647e+05	3.902e+04	9.061e+04	3.869e+05
93	4.647e+05	1.148e+06	4.769e+06	5.479e+04	1.297e+05	5.597e+05	3.866e+04	8.979e+04	3.833e+05
94	4.605e+05	1.137e+06	4.727e+06	5.430e+04	1.286e+05	5.548e+05	3.832e+04	8.898e+04	3.797e+05
95	4.564e+05	1.127e+06	4.686e+06	5.382e+04	1.274e+05	5.499e+05	3.797e+04	8.818e+04	3.762e+05
96	4.524e+05	1.116e+06	4.645e+06	5.334e+04	1.263e+05	5.452e+05	3.764e+04	8.738e+04	3.726e+05
97	4.483e+05	1.106e+06	4.605e+06	5.287e+04	1.252e+05	5.405e+05	3.731e+04	8.660e+04	3.691e+05
98	4.443e+05	1.095e+06	4.565e+06	5.241e+04	1.241e+05	5.358e+05	3.698e+04	8.582e+04	3.655e+05
99	4.403e+05	1.085e+06	4.526e+06	5.196e+04	1.230e+05	5.313e+05	3.665e+04	8.504e+04	3.620e+05
100	4.364e+05	1.075e+06	4.487e+06	5.151e+04	1.219e+05	5.268e+05	3.633e+04	8.427e+04	3.585e+05
