## Supplementary Data: A zip file containing the simulation executable, the source code, R scripts, batch files, and simulation results. for "Age-related late-onset disease heritability patterns and implications for genome-wide association studies": CohortHeritabilityAnalysis.csv

Age	PopMean	PopVar	PopSD	CaseMean	CaseVar	CaseSD	CumulativeCaseMean	CumulativeCaseVar	CumulativeCaseSD	Heritability	MeanOR	CaseOR	nControls	nCases	CumIncidence	nIncidence	nLifetimeIncidence	nAbsoluteIncidence
53	-0.00098793	0.36352	0.60293	0.36948	0.37626	0.6134	0	0	0	0.099503	0.99901	1.447	1848808772	5024969	0	0	0	0
54	-0.0011603	0.36345	0.60287	0.36934	0.37623	0.61337	0	0	0	0.099486	0.99884	1.4468	1837575252	5857072	0	0	0	0
55	-0.0013596	0.36337	0.6028	0.36898	0.37627	0.6134	0	0	0	0.099466	0.99864	1.4463	1825434046	6809204	0	0	0	0
56	-0.0015894	0.36328	0.60273	0.36863	0.37604	0.61322	0	0	0	0.099443	0.99841	1.4458	1812342602	7895490	0	0	0	0
57	-0.0018542	0.36317	0.60264	0.36851	0.37589	0.6131	0	0	0	0.099417	0.99815	1.4456	1798245034	9129900	0	0	0	0
58	-0.0021576	0.36305	0.60254	0.36817	0.37588	0.61309	0	0	0	0.099387	0.99784	1.4451	1783108926	10527627	0	0	0	0
59	-0.002503	0.36291	0.60242	0.36774	0.37568	0.61293	0	0	0	0.099353	0.9975	1.4445	1766884420	12102771	0	0	0	0
60	-0.0028966	0.36276	0.60229	0.36747	0.37545	0.61274	0	0	0	0.099314	0.99711	1.4441	1749518160	13869597	0	0	0	0
61	-0.0033419	0.36258	0.60215	0.3671	0.37525	0.61257	0	0	0	0.099271	0.99666	1.4435	1730968966	15839798	0	0	0	0
62	-0.0038439	0.36238	0.60198	0.36663	0.3751	0.61246	0	0	0	0.099221	0.99616	1.4429	1711164551	18025213	0	0	0	0
63	-0.0044077	0.36215	0.60179	0.3661	0.37483	0.61223	0	0	0	0.099166	0.9956	1.4421	1690036929	20432986	0	0	0	0
64	-0.0050398	0.3619	0.60158	0.36554	0.37455	0.61201	0	0	0	0.099104	0.99497	1.4413	1667500311	23068672	0	0	0	0
65	-0.0057393	0.36163	0.60136	0.36488	0.37429	0.61179	0	0	0	0.099036	0.99428	1.4403	1643444670	25928858	0	0	0	0
66	-0.0065138	0.36133	0.6011	0.36421	0.37406	0.61161	0	0	0	0.098961	0.99351	1.4394	1617759276	29009567	0	0	0	0
67	-0.007363	0.36099	0.60083	0.36348	0.37375	0.61135	0	0	0	0.098878	0.99266	1.4383	1590347209	32295617	0	0	0	0
68	-0.0082913	0.36063	0.60052	0.36263	0.37334	0.61101	0	0	0	0.098789	0.99174	1.4371	1561113323	35769460	0	0	0	0
69	-0.0092955	0.36024	0.6002	0.36174	0.37303	0.61076	0	0	0	0.098692	0.99075	1.4358	1529941630	39401159	0	0	0	0
70	-0.010383	0.35981	0.59985	0.3608	0.37264	0.61045	0	0	0	0.098588	0.98967	1.4345	1496764913	43156555	0	0	0	0
71	-0.011549	0.35936	0.59947	0.35979	0.37233	0.61019	0	0	0	0.098476	0.98852	1.433	1461473939	46995366	0	0	0	0
72	-0.012794	0.35888	0.59907	0.35871	0.37191	0.60984	0	0	0	0.098357	0.98729	1.4315	1424001535	50864246	0	0	0	0
73	-0.014109	0.35837	0.59864	0.35762	0.37146	0.60948	0	0	0	0.098232	0.98599	1.4299	1384258380	54705824	0	0	0	0
74	-0.0155	0.35784	0.5982	0.35651	0.37102	0.60911	0	0	0	0.098101	0.98462	1.4283	1342201826	58453961	0	0	0	0
75	-0.016964	0.35729	0.59773	0.3553	0.37057	0.60874	0	0	0	0.097963	0.98318	1.4266	1297803023	62043055	0	0	0	0
76	-0.018485	0.35671	0.59725	0.35404	0.37012	0.60837	0	0	0	0.097821	0.98169	1.4248	1251045010	65395792	0	0	0	0
77	-0.020064	0.35612	0.59675	0.35275	0.36964	0.60798	0	0	0	0.097673	0.98014	1.423	1201915162	68436433	0	0	0	0
78	-0.021702	0.3555	0.59624	0.35146	0.36916	0.60758	0	0	0	0.09752	0.97853	1.4211	1150446633	71091015	0	0	0	0
79	-0.023383	0.35487	0.59571	0.35009	0.36872	0.60723	0	0	0	0.097364	0.97689	1.4192	1096735620	73286982	0	0	0	0
80	-0.025112	0.35422	0.59517	0.34875	0.36825	0.60683	0	0	0	0.097205	0.9752	1.4173	1040861699	74951649	0	0	0	0
81	-0.02687	0.35357	0.59462	0.34733	0.36776	0.60644	0	0	0	0.097043	0.97349	1.4153	983003356	76025577	0	0	0	0
82	-0.028644	0.35291	0.59406	0.34594	0.36726	0.60602	0	0	0	0.09688	0.97176	1.4133	923408947	76461704	0	0	0	0
83	-0.030452	0.35224	0.5935	0.34451	0.36673	0.60558	0	0	0	0.096714	0.97001	1.4113	862342640	76217561	0	0	0	0
84	-0.032294	0.35157	0.59293	0.34306	0.36621	0.60516	0	0	0	0.096547	0.96822	1.4093	800131102	75263544	0	0	0	0
85	-0.034133	0.35089	0.59236	0.34161	0.36572	0.60475	0	0	0	0.096378	0.96644	1.4072	737197551	73601171	0	0	0	0
86	-0.035982	0.35022	0.59179	0.34018	0.36518	0.6043	0	0	0	0.096212	0.96466	1.4052	674030576	71234383	0	0	0	0
87	-0.037853	0.34954	0.59122	0.33872	0.36466	0.60387	0	0	0	0.096043	0.96285	1.4032	611191511	68207391	0	0	0	0
88	-0.039725	0.34887	0.59065	0.33727	0.36413	0.60344	0	0	0	0.095876	0.96105	1.4011	549298069	64576499	0	0	0	0
89	-0.041622	0.34819	0.59007	0.33585	0.36368	0.60306	0	0	0	0.095707	0.95923	1.3991	488941809	60422603	0	0	0	0
90	-0.043502	0.3475	0.58949	0.33439	0.36315	0.60262	0	0	0	0.095537	0.95743	1.3971	430759696	55846270	0	0	0	0
91	-0.045377	0.34684	0.58893	0.33298	0.36266	0.60221	0	0	0	0.095372	0.95564	1.3951	375356740	50960861	0	0	0	0
92	-0.047274	0.34618	0.58837	0.33158	0.3622	0.60183	0	0	0	0.095208	0.95383	1.3932	323314750	45885457	0	0	0	0
93	-0.049162	0.34553	0.58782	0.33018	0.36176	0.60147	0	0	0	0.095047	0.95203	1.3912	275132384	40758879	0	0	0	0
94	-0.051051	0.34487	0.58726	0.32892	0.36125	0.60104	0	0	0	0.094882	0.95023	1.3895	231192528	35702080	0	0	0	0
95	-0.052942	0.34421	0.58669	0.32768	0.36079	0.60065	0	0	0	0.094717	0.94843	1.3877	191759084	30830642	0	0	0	0
96	-0.0548	0.34352	0.5861	0.32652	0.3604	0.60034	0	0	0	0.094545	0.94667	1.3861	156943292	26244065	0	0	0	0
97	-0.056712	0.34283	0.58552	0.32541	0.36011	0.60009	0	0	0	0.094374	0.94487	1.3846	126717824	22016885	0	0	0	0
98	-0.058546	0.34215	0.58494	0.32431	0.35971	0.59976	0	0	0	0.094205	0.94313	1.3831	100921253	18200299	0	0	0	0
99	-0.06048	0.34146	0.58435	0.32335	0.35943	0.59952	0	0	0	0.094032	0.94131	1.3817	79283543	14828525	0	0	0	0
100	-0.06245	0.34084	0.58381	0.32235	0.35916	0.5993	0	0	0	0.093876	0.93946	1.3804	61456969	11910073	0	0	0	0
101	-0.064362	0.34011	0.58319	0.32158	0.35904	0.5992	0	0	0	0.093696	0.93767	1.3793	47017267	9433882	0	0	0	0
102	-0.06626	0.33956	0.58272	0.32051	0.35888	0.59907	0	0	0	0.093559	0.93589	1.3778	35514052	7371648	0	0	0	0
103	-0.068144	0.3389	0.58215	0.31969	0.35871	0.59892	0	0	0	0.093392	0.93413	1.3767	26498175	5684014	0	0	0	0
