## Supplementary Data: A zip file containing the simulation executable, the source code, R scripts, batch files, and simulation results. for "Age-related late-onset disease heritability patterns and implications for genome-wide association studies": CohortStatisticalPower.csv

Age	nCases	p0	c0	d0	s0	sd0	p1	c1	d1	s1	sd1	p2	c2	d2	s2	sd2	p3	c3	d3	s3	sd3	p4	c4	d4	s4	sd4	p5	c5	d5	s5	sd5	p6	c6	d6	s6	sd6	p7	c7	d7	s7	sd7	p8	c8	d8	s8	sd8
53	5024969	0.072974	0.083045	-0.010071	0	0	0.072978	0.079659	-0.0066817	0	0	0.072988	0.076427	-0.0034385	0	0	0.28592	0.31521	-0.029288	0	0	0.28594	0.30585	-0.019907	0	0	0.28598	0.29598	-0.010001	0	0	0.49991	0.53472	-0.034812	0	0	0.49993	0.52387	-0.023936	0	0	0.49997	0.51213	-0.012158	0	0
54	5857072	0.072969	0.083038	-0.010069	0	0	0.072975	0.079675	-0.0067002	0	0	0.072986	0.07644	-0.0034536	0	0	0.28591	0.31523	-0.029325	0	0	0.28593	0.30584	-0.019904	0	0	0.28597	0.29601	-0.010039	0	0	0.4999	0.53473	-0.034832	0	0	0.49992	0.52384	-0.023923	0	0	0.49997	0.51205	-0.012088	0	0
55	6809204	0.072964	0.083028	-0.010064	0	0	0.072971	0.079653	-0.0066825	0	0	0.072984	0.076424	-0.0034395	0	0	0.28589	0.31519	-0.029303	0	0	0.28592	0.30579	-0.019866	0	0	0.28597	0.29601	-0.01004	0	0	0.49988	0.5347	-0.034825	0	0	0.49991	0.52378	-0.023873	0	0	0.49996	0.51204	-0.012078	0	0
56	7895490	0.072957	0.082991	-0.010034	0	0	0.072967	0.079646	-0.0066793	0	0	0.072983	0.076412	-0.0034293	0	0	0.28587	0.31514	-0.029266	0	0	0.28591	0.30574	-0.019824	0	0	0.28596	0.29605	-0.010088	0	0	0.49986	0.53471	-0.034851	0	0	0.49989	0.52375	-0.023853	0	0	0.49995	0.51206	-0.012107	0	0
57	9129900	0.07295	0.083001	-0.010051	0	0	0.072962	0.079637	-0.0066751	0	0	0.07298	0.076394	-0.0034134	0	0	0.28585	0.31516	-0.02931	0	0	0.2859	0.30574	-0.019838	0	0	0.28595	0.29605	-0.010101	0	0	0.49983	0.53468	-0.034848	0	0	0.49988	0.52376	-0.023889	0	0	0.49994	0.51204	-0.012096	0	0
58	10527627	0.072942	0.082993	-0.010051	0	0	0.072957	0.079637	-0.0066804	0	0	0.072978	0.076387	-0.0034095	0	0	0.28583	0.31517	-0.029342	0	0	0.28588	0.30569	-0.019811	0	0	0.28594	0.29602	-0.010073	0	0	0.4998	0.5346	-0.034794	0	0	0.49986	0.52375	-0.023896	0	0	0.49994	0.51205	-0.012114	0	0
59	12102771	0.072933	0.082976	-0.010043	0	0	0.07295	0.079653	-0.0067026	0	0	0.072974	0.076387	-0.0034132	0	0	0.2858	0.31517	-0.02937	0	0	0.28586	0.30569	-0.019825	0	0	0.28594	0.29601	-0.010073	0	0	0.49977	0.53456	-0.034795	0	0	0.49983	0.52369	-0.023859	0	0	0.49992	0.51205	-0.01213	0	0
60	13869597	0.072922	0.082987	-0.010065	0	0	0.072944	0.079648	-0.0067044	0	0	0.072971	0.076367	-0.0033961	0	0	0.28577	0.31518	-0.02941	0	0	0.28584	0.30572	-0.019875	0	0	0.28593	0.29598	-0.010056	0	0	0.49973	0.53455	-0.03482	0	0	0.49981	0.52369	-0.023887	0	0	0.49991	0.51205	-0.01214	0	0
61	15839798	0.07291	0.082962	-0.010052	0	0	0.072936	0.079637	-0.0067013	0	0	0.072967	0.076371	-0.0034042	0	0	0.28573	0.31515	-0.029421	0	0	0.28582	0.30569	-0.019872	0	0	0.28591	0.29598	-0.010065	0	0	0.49969	0.53452	-0.034827	0	0	0.49978	0.52369	-0.023915	0	0	0.4999	0.51206	-0.012162	0	0
62	18025213	0.072897	0.082952	-0.010056	0	0	0.072927	0.079639	-0.0067128	0	0	0.072962	0.076356	-0.0033938	0	0	0.28569	0.3151	-0.029402	0	0	0.28579	0.30565	-0.019864	0	0	0.2859	0.296	-0.010101	0	0	0.49964	0.53451	-0.034865	0	0	0.49975	0.52364	-0.023897	0	0	0.49988	0.51203	-0.012152	0	0
63	20432986	0.072881	0.082935	-0.010054	0	0	0.072917	0.079625	-0.0067084	0	0	0.072957	0.076343	-0.0033855	0	0	0.28565	0.31507	-0.02942	0	0	0.28576	0.30561	-0.019845	0	0	0.28588	0.29598	-0.010095	0	0	0.49959	0.53444	-0.034854	0	0	0.49971	0.52359	-0.023884	0	0	0.49986	0.51204	-0.012181	0	0
64	23068672	0.072864	0.082917	-0.010053	0	0	0.072905	0.079611	-0.0067058	0	0	0.072951	0.076333	-0.003382	0	0	0.2856	0.31501	-0.02941	0	0	0.28573	0.30557	-0.01984	0	0	0.28587	0.29596	-0.010093	0	0	0.49953	0.53442	-0.034891	0	0	0.49967	0.52354	-0.023875	0	0	0.49984	0.51203	-0.012193	0	0
65	25928858	0.072845	0.082896	-0.010051	0	0	0.072892	0.079604	-0.0067119	0	0	0.072945	0.076314	-0.0033695	0	0	0.28554	0.31495	-0.029408	0	0	0.28569	0.30554	-0.019845	0	0	0.28585	0.2959	-0.010055	0	0	0.49947	0.53435	-0.034889	0	0	0.49962	0.52352	-0.023897	0	0	0.49982	0.51202	-0.012202	0	0
66	29009567	0.072823	0.082883	-0.010059	0	0	0.072878	0.079585	-0.0067068	0	0	0.072938	0.076298	-0.0033605	0	0	0.28548	0.31491	-0.029429	0	0	0.28565	0.30552	-0.019869	0	0	0.28583	0.29589	-0.010064	0	0	0.49939	0.53429	-0.0349	0	0	0.49957	0.52348	-0.023905	0	0	0.49979	0.51198	-0.012187	0	0
67	32295617	0.0728	0.082862	-0.010062	0	0	0.072863	0.07957	-0.0067078	0	0	0.07293	0.076289	-0.0033584	0	0	0.28541	0.31485	-0.029438	0	0	0.2856	0.30548	-0.019876	0	0	0.2858	0.29588	-0.010081	0	0	0.49931	0.53422	-0.03491	0	0	0.49952	0.52345	-0.023935	0	0	0.49976	0.51196	-0.012193	0	0
68	35769460	0.072776	0.082832	-0.010056	0	0	0.072846	0.079552	-0.0067057	0	0	0.072922	0.076281	-0.0033591	0	0	0.28534	0.31478	-0.029436	0	0	0.28555	0.30545	-0.019897	0	0	0.28578	0.29587	-0.010091	0	0	0.49923	0.53414	-0.034914	0	0	0.49946	0.52341	-0.023952	0	0	0.49973	0.51193	-0.012197	0	0
69	39401159	0.072748	0.082817	-0.010068	0	0	0.072828	0.079537	-0.0067092	0	0	0.072913	0.076265	-0.0033521	0	0	0.28526	0.31471	-0.029449	0	0	0.2855	0.3054	-0.019903	0	0	0.28575	0.29584	-0.010091	0	0	0.49913	0.53405	-0.03492	0	0	0.49939	0.52335	-0.023951	0	0	0.4997	0.51192	-0.012218	0	0
70	43156555	0.07272	0.082783	-0.010063	0	0	0.072809	0.079526	-0.006717	0	0	0.072903	0.076256	-0.0033523	0	0	0.28517	0.31463	-0.029457	0	0	0.28544	0.30536	-0.019917	0	0	0.28572	0.29584	-0.010122	0	0	0.49903	0.53399	-0.03496	0	0	0.49933	0.52327	-0.023949	0	0	0.49966	0.5119	-0.01224	0	0
71	46995366	0.072687	0.082763	-0.010076	0	0	0.072788	0.079508	-0.0067202	0	0	0.072893	0.076249	-0.0033554	0	0	0.28508	0.31455	-0.029467	0	0	0.28538	0.30531	-0.019936	0	0	0.28569	0.29581	-0.010116	0	0	0.49892	0.53391	-0.034986	0	0	0.49925	0.52319	-0.023941	0	0	0.49962	0.51186	-0.012237	0	0
72	50864246	0.072655	0.082731	-0.010076	0	0	0.072765	0.079485	-0.0067195	0	0	0.072882	0.076244	-0.0033623	0	0	0.28498	0.31447	-0.02949	0	0	0.28531	0.30525	-0.019938	0	0	0.28566	0.29578	-0.010127	0	0	0.4988	0.5338	-0.035003	0	0	0.49917	0.52311	-0.023939	0	0	0.49958	0.51182	-0.012238	0	0
73	54705824	0.072619	0.082694	-0.010075	0	0	0.072742	0.079466	-0.0067245	0	0	0.07287	0.07623	-0.0033602	0	0	0.28488	0.31437	-0.029489	0	0	0.28524	0.3052	-0.019957	0	0	0.28562	0.29575	-0.010127	0	0	0.49868	0.53369	-0.035015	0	0	0.49909	0.52304	-0.023957	0	0	0.49954	0.51179	-0.01225	0	0
74	58453961	0.072581	0.082658	-0.010077	0	0	0.072716	0.079452	-0.0067362	0	0	0.072858	0.076225	-0.0033673	0	0	0.28477	0.31427	-0.029499	0	0	0.28517	0.30514	-0.019978	0	0	0.28558	0.2957	-0.01012	0	0	0.49855	0.53359	-0.035044	0	0	0.499	0.52297	-0.023974	0	0	0.49949	0.51176	-0.012262	0	0
75	62043055	0.072541	0.082624	-0.010084	0	0	0.072689	0.079418	-0.0067288	0	0	0.072845	0.076204	-0.0033595	0	0	0.28465	0.31416	-0.029505	0	0	0.28509	0.30507	-0.019982	0	0	0.28554	0.29567	-0.01013	0	0	0.49841	0.53348	-0.035076	0	0	0.4989	0.5229	-0.023995	0	0	0.49944	0.51172	-0.01228	0	0
76	65395792	0.0725	0.08258	-0.01008	0	0	0.072662	0.079404	-0.0067419	0	0	0.072831	0.076193	-0.0033613	0	0	0.28453	0.31405	-0.029519	0	0	0.28501	0.30501	-0.019999	0	0	0.2855	0.29565	-0.010146	0	0	0.49826	0.53339	-0.035124	0	0	0.4988	0.52283	-0.024023	0	0	0.49939	0.51169	-0.0123	0	0
77	68436433	0.072458	0.08254	-0.010082	0	0	0.072633	0.079383	-0.0067494	0	0	0.072817	0.076182	-0.003365	0	0	0.28441	0.31395	-0.02954	0	0	0.28492	0.30493	-0.020005	0	0	0.28546	0.29561	-0.010156	0	0	0.49812	0.53327	-0.035154	0	0	0.4987	0.52275	-0.024054	0	0	0.49934	0.51166	-0.012316	0	0
78	71091015	0.072413	0.082501	-0.010088	0	0	0.072603	0.079368	-0.0067642	0	0	0.072802	0.076172	-0.0033694	0	0	0.28428	0.31385	-0.029572	0	0	0.28484	0.30485	-0.020013	0	0	0.28541	0.29557	-0.010162	0	0	0.49796	0.53314	-0.035184	0	0	0.4986	0.52266	-0.024065	0	0	0.49928	0.51162	-0.012331	0	0
79	73286982	0.072367	0.082463	-0.010096	0	0	0.072573	0.079342	-0.006769	0	0	0.072788	0.076169	-0.0033813	0	0	0.28415	0.31373	-0.029583	0	0	0.28475	0.30478	-0.020034	0	0	0.28536	0.29554	-0.010176	0	0	0.4978	0.53301	-0.035206	0	0	0.49849	0.52258	-0.024088	0	0	0.49923	0.51157	-0.012342	0	0
80	74951649	0.072322	0.082419	-0.010097	0	0	0.072542	0.079318	-0.0067758	0	0	0.072773	0.07616	-0.0033871	0	0	0.28401	0.31362	-0.029614	0	0	0.28465	0.30471	-0.020054	0	0	0.28532	0.29552	-0.010196	0	0	0.49764	0.53289	-0.035252	0	0	0.49838	0.52249	-0.024109	0	0	0.49917	0.51153	-0.012361	0	0
81	76025577	0.072275	0.082369	-0.010094	0	0	0.07251	0.079294	-0.0067836	0	0	0.072757	0.076149	-0.0033924	0	0	0.28387	0.31351	-0.029642	0	0	0.28456	0.30463	-0.020068	0	0	0.28527	0.29547	-0.010203	0	0	0.49747	0.53277	-0.035296	0	0	0.49826	0.52239	-0.024132	0	0	0.49911	0.51147	-0.012361	0	0
82	76461704	0.072226	0.082334	-0.010108	0	0	0.072479	0.079266	-0.0067874	0	0	0.072741	0.076136	-0.0033955	0	0	0.28373	0.31341	-0.029686	0	0	0.28446	0.30455	-0.020088	0	0	0.28522	0.29543	-0.010207	0	0	0.49731	0.53264	-0.035331	0	0	0.49815	0.52231	-0.024158	0	0	0.49905	0.51144	-0.012381	0	0
83	76217561	0.072179	0.082284	-0.010105	0	0	0.072446	0.079237	-0.0067909	0	0	0.072723	0.076121	-0.0033979	0	0	0.28359	0.31329	-0.029701	0	0	0.28437	0.30448	-0.020112	0	0	0.28518	0.29539	-0.010215	0	0	0.49714	0.53252	-0.035381	0	0	0.49803	0.52223	-0.024193	0	0	0.49899	0.51138	-0.012385	0	0
84	75263544	0.07213	0.082245	-0.010115	0	0	0.072412	0.079205	-0.0067927	0	0	0.072708	0.076109	-0.0034012	0	0	0.28344	0.31317	-0.029723	0	0	0.28427	0.30441	-0.020139	0	0	0.28513	0.29535	-0.010222	0	0	0.49696	0.53238	-0.035416	0	0	0.49792	0.52215	-0.024231	0	0	0.49893	0.51132	-0.012389	0	0
85	73601171	0.072081	0.082209	-0.010128	0	0	0.072378	0.079175	-0.0067977	0	0	0.07269	0.076097	-0.003407	0	0	0.2833	0.31303	-0.02973	0	0	0.28417	0.30432	-0.020144	0	0	0.28508	0.29532	-0.010243	0	0	0.49679	0.53226	-0.035471	0	0	0.4978	0.52206	-0.024257	0	0	0.49887	0.51127	-0.012399	0	0
86	71234383	0.07203	0.082172	-0.010141	0	0	0.072344	0.079149	-0.0068056	0	0	0.072675	0.07609	-0.0034151	0	0	0.28316	0.31291	-0.029754	0	0	0.28407	0.30424	-0.020171	0	0	0.28503	0.29529	-0.010258	0	0	0.49661	0.53213	-0.035518	0	0	0.49768	0.52196	-0.02428	0	0	0.49881	0.51123	-0.012412	0	0
87	68207391	0.071982	0.082129	-0.010146	0	0	0.07231	0.079129	-0.0068191	0	0	0.072657	0.076074	-0.0034172	0	0	0.28301	0.31279	-0.029772	0	0	0.28397	0.30415	-0.020182	0	0	0.28498	0.29526	-0.010283	0	0	0.49643	0.532	-0.035569	0	0	0.49756	0.52186	-0.024305	0	0	0.49876	0.51118	-0.01242	0	0
88	64576499	0.071934	0.082085	-0.010151	0	0	0.072278	0.079099	-0.0068206	0	0	0.072642	0.07606	-0.0034184	0	0	0.28287	0.31267	-0.029802	0	0	0.28387	0.30409	-0.020215	0	0	0.28492	0.29521	-0.010289	0	0	0.49625	0.53187	-0.035621	0	0	0.49744	0.52178	-0.024334	0	0	0.49869	0.51113	-0.012444	0	0
89	60422603	0.071883	0.082039	-0.010155	0	0	0.072244	0.079069	-0.0068257	0	0	0.072624	0.076044	-0.0034202	0	0	0.28271	0.31256	-0.029849	0	0	0.28377	0.304	-0.020236	0	0	0.28487	0.29517	-0.010297	0	0	0.49607	0.53175	-0.03568	0	0	0.49732	0.52167	-0.024353	0	0	0.49863	0.51108	-0.012457	0	0
90	55846270	0.071833	0.081994	-0.010161	0	0	0.072208	0.079047	-0.0068388	0	0	0.072609	0.076034	-0.0034259	0	0	0.28256	0.31244	-0.02988	0	0	0.28367	0.30391	-0.020246	0	0	0.28483	0.29513	-0.010306	0	0	0.4959	0.53161	-0.035714	0	0	0.4972	0.52158	-0.024383	0	0	0.49857	0.51105	-0.012481	0	0
91	50960861	0.071782	0.081951	-0.010169	0	0	0.072174	0.079028	-0.0068543	0	0	0.072592	0.076011	-0.0034194	0	0	0.28242	0.31231	-0.029895	0	0	0.28357	0.30385	-0.020285	0	0	0.28478	0.2951	-0.010319	0	0	0.49572	0.5315	-0.035785	0	0	0.49707	0.52148	-0.024411	0	0	0.4985	0.511	-0.012504	0	0
92	45885457	0.071734	0.081896	-0.010162	0	0	0.07214	0.078997	-0.0068571	0	0	0.072571	0.076017	-0.0034452	0	0	0.28226	0.3122	-0.029936	0	0	0.28346	0.30378	-0.020314	0	0	0.28473	0.29507	-0.010343	0	0	0.49554	0.53138	-0.035842	0	0	0.49695	0.52138	-0.024434	0	0	0.49844	0.51096	-0.012523	0	0
93	40758879	0.071685	0.081848	-0.010163	0	0	0.072105	0.078966	-0.0068605	0	0	0.072557	0.076003	-0.0034457	0	0	0.28211	0.3121	-0.029987	0	0	0.28336	0.30371	-0.02035	0	0	0.28468	0.29501	-0.010338	0	0	0.49536	0.53123	-0.035869	0	0	0.49683	0.52129	-0.024459	0	0	0.49838	0.51091	-0.012537	0	0
94	35702080	0.071631	0.081828	-0.010197	0	0	0.072069	0.078936	-0.0068664	0	0	0.072541	0.075993	-0.003452	0	0	0.28196	0.31201	-0.030051	0	0	0.28326	0.30363	-0.02037	0	0	0.28463	0.29498	-0.010348	0	0	0.49519	0.53109	-0.035901	0	0	0.49672	0.52119	-0.024477	0	0	0.49831	0.51089	-0.012576	0	0
95	30830642	0.071579	0.081794	-0.010216	0	0	0.072036	0.078921	-0.0068843	0	0	0.072519	0.075966	-0.0034466	0	0	0.28182	0.31189	-0.030075	0	0	0.28316	0.30357	-0.020408	0	0	0.28457	0.29495	-0.010377	0	0	0.49501	0.53097	-0.035958	0	0	0.4966	0.52112	-0.024521	0	0	0.49825	0.51081	-0.01256	0	0
96	26244065	0.071533	0.081753	-0.010221	0	0	0.071993	0.078899	-0.0069064	0	0	0.0725	0.075938	-0.003438	0	0	0.28168	0.3118	-0.03012	0	0	0.28307	0.30351	-0.020441	0	0	0.28452	0.29492	-0.010402	0	0	0.49483	0.53085	-0.036012	0	0	0.49647	0.52103	-0.024554	0	0	0.49819	0.51075	-0.012559	0	0
97	22016885	0.07148	0.081725	-0.010244	0	0	0.07196	0.07888	-0.0069195	0	0	0.072482	0.075925	-0.0034428	0	0	0.28152	0.31175	-0.030224	0	0	0.28296	0.30342	-0.020461	0	0	0.28447	0.29486	-0.010389	0	0	0.49465	0.53074	-0.036094	0	0	0.49635	0.52093	-0.02458	0	0	0.49812	0.5107	-0.012583	0	0
98	18200299	0.071427	0.081714	-0.010287	0	0	0.071923	0.078865	-0.0069414	0	0	0.07247	0.075931	-0.0034607	0	0	0.28138	0.31166	-0.030288	0	0	0.28287	0.30337	-0.020507	0	0	0.28442	0.29484	-0.010423	0	0	0.49448	0.53065	-0.036175	0	0	0.49623	0.52085	-0.024624	0	0	0.49806	0.51063	-0.012574	0	0
99	14828525	0.071369	0.081718	-0.010349	0	0	0.07189	0.078816	-0.0069256	0	0	0.072452	0.075929	-0.0034765	0	0	0.28122	0.31156	-0.030336	0	0	0.28277	0.30332	-0.020549	0	0	0.28439	0.29481	-0.010428	0	0	0.4943	0.53052	-0.036215	0	0	0.49609	0.52081	-0.024711	0	0	0.49797	0.51061	-0.012639	0	0
100	11910073	0.071321	0.08169	-0.010369	0	0	0.071856	0.078806	-0.00695	0	0	0.072441	0.075916	-0.0034753	0	0	0.2811	0.31146	-0.030365	0	0	0.28265	0.30328	-0.020622	0	0	0.28433	0.29478	-0.010443	0	0	0.49412	0.53045	-0.036334	0	0	0.49595	0.52072	-0.02477	0	0	0.49791	0.51058	-0.012665	0	0
101	9433882	0.071267	0.081675	-0.010407	0	0	0.071815	0.078774	-0.0069591	0	0	0.072418	0.075918	-0.0035001	0	0	0.28095	0.31143	-0.030485	0	0	0.28255	0.30325	-0.020705	0	0	0.2843	0.29474	-0.010437	0	0	0.49392	0.53036	-0.036434	0	0	0.49584	0.52064	-0.024801	0	0	0.49783	0.51055	-0.012718	0	0
102	7371648	0.071222	0.081628	-0.010406	0	0	0.071788	0.078777	-0.0069894	0	0	0.072388	0.075911	-0.0035221	0	0	0.28079	0.31139	-0.030597	0	0	0.28244	0.30317	-0.020728	0	0	0.28423	0.29467	-0.010434	0	0	0.49372	0.53024	-0.036522	0	0	0.49571	0.52052	-0.024811	0	0	0.49775	0.51054	-0.012787	0	0
103	5684014	0.071181	0.08161	-0.010428	0	0	0.071772	0.078742	-0.00697	0	0	0.072382	0.075884	-0.0035023	0	0	0.28064	0.31131	-0.030666	0	0	0.28234	0.30318	-0.020845	0	0	0.28417	0.29462	-0.010456	0	0	0.49355	0.53013	-0.036576	0	0	0.49562	0.52048	-0.024861	0	0	0.49769	0.51043	-0.012747	0	0
