## Supplementary Data: A zip file containing the simulation executable, the source code, R scripts, batch files, and simulation results. for "Age-related late-onset disease heritability patterns and implications for genome-wide association studies": EnvironmentArray.csv

Age	Env	Incidence	CasesExpected
1	0	-4.91591e-06	0
2	0	-4.89989e-06	0
3	0	-4.88108e-06	0
4	0	-4.85903e-06	0
5	0	-4.83315e-06	0
6	0	-4.8028e-06	0
7	0	-4.76719e-06	0
8	0	-4.72542e-06	0
9	0	-4.67642e-06	0
10	0	-4.61893e-06	0
11	0	-4.5515e-06	0
12	0	-4.47239e-06	0
13	0	-4.3796e-06	0
14	0	-4.27074e-06	0
15	0	-4.14304e-06	0
16	0	-3.99324e-06	0
17	0	-3.81752e-06	0
18	0	-3.61139e-06	0
19	0	-3.3696e-06	0
20	0	-3.08598e-06	0
21	0	-2.75328e-06	0
22	0	-2.36304e-06	0
23	0	-1.90531e-06	0
24	0	-1.36843e-06	0
25	0	-7.38718e-07	0
26	0	-1.60354e-10	0
27	7.20366e-07	8.66027e-07	866
28	1.56534e-06	1.88185e-06	1882
29	2.55623e-06	3.07311e-06	3073
30	3.71819e-06	4.47001e-06	4470
31	5.08063e-06	6.10793e-06	6108
32	6.67802e-06	8.02829e-06	8028
33	8.5507e-06	1.02796e-05	1.028e+04
34	1.07459e-05	1.29185e-05	1.292e+04
35	1.33187e-05	1.60114e-05	1.601e+04
36	1.63337e-05	1.96358e-05	1.964e+04
37	1.98662e-05	2.38823e-05	2.388e+04
38	2.40041e-05	2.88564e-05	2.885e+04
39	2.88501e-05	3.46815e-05	3.468e+04
40	3.45235e-05	4.1501e-05	4.149e+04
41	4.11634e-05	4.9482e-05	4.947e+04
42	4.89312e-05	5.88183e-05	5.88e+04
43	5.80144e-05	6.97349e-05	6.971e+04
44	6.86296e-05	8.24921e-05	8.246e+04
45	8.10275e-05	9.73905e-05	9.734e+04
46	9.54963e-05	0.000114776	1.147e+05
47	0.000112367	0.000135046	1.35e+05
48	0.000132019	0.000158654	1.585e+05
49	0.000154882	0.000186117	1.859e+05
50	0.000181446	0.000218018	2.178e+05
51	0.000212257	0.000255015	2.547e+05
52	0.00024793	0.00029784	2.974e+05
53	0.000289143	0.000347301	3.466e+05
54	0.000336635	0.000404282	4.034e+05
55	0.000391209	0.000469735	4.685e+05
56	0.00045371	0.000544666	5.429e+05
57	0.000525024	0.000630119	6.278e+05
58	0.00060604	0.000727143	7.24e+05
59	0.000697631	0.000836758	8.325e+05
60	0.000800606	0.000959904	9.543e+05
61	0.000915666	0.00109738	1.09e+06
62	0.00104334	0.00124977	1.24e+06
63	0.00118394	0.00141738	1.404e+06
64	0.00133748	0.00160016	1.583e+06
65	0.00150361	0.00179761	1.776e+06
66	0.00168161	0.00200878	1.981e+06
67	0.00187033	0.00223218	2.197e+06
68	0.00206819	0.00246583	2.421e+06
69	0.00227325	0.0027073	2.652e+06
70	0.00248325	0.00295379	2.885e+06
71	0.0026957	0.00320225	3.119e+06
72	0.00290804	0.00344953	3.349e+06
73	0.00311772	0.00369254	3.572e+06
74	0.00332234	0.00392841	3.787e+06
75	0.00351979	0.00415459	3.989e+06
76	0.00370828	0.004369	4.177e+06
77	0.00388641	0.00457002	4.35e+06
78	0.00405324	0.00475656	4.507e+06
79	0.00420816	0.00492801	4.648e+06
80	0.00435097	0.00508423	4.771e+06
81	0.00448176	0.00522541	4.879e+06
82	0.00460089	0.0053521	4.971e+06
83	0.00470893	0.00546504	5.049e+06
84	0.00480653	0.00556515	5.113e+06
85	0.0048945	0.00565342	5.165e+06
86	0.00497366	0.0057309	5.206e+06
87	0.00504484	0.00579864	5.238e+06
88	0.00510882	0.00585767	5.26e+06
89	0.00516642	0.00590894	5.275e+06
90	0.0052183	0.00595336	5.284e+06
91	0.00526519	0.00599175	5.286e+06
92	0.00530766	0.00602487	5.283e+06
93	0.0053463	0.00605339	5.276e+06
94	0.00538159	0.00607792	5.266e+06
95	0.00541394	0.00609899	5.252e+06
96	0.00544372	0.00611706	5.235e+06
97	0.00547132	0.00613255	5.217e+06
98	0.00549705	0.00614582	5.196e+06
99	0.00552112	0.00615717	5.173e+06
100	0.0055438	0.00616688	5.15e+06
101	0.00556523	0.00617519	5.125e+06
102	0.00558562	0.00618228	5.099e+06
103	0.0056051	0.00618834	5.072e+06
104	0.00562381	0.00619352	5.045e+06
105	0.00564188	0.00619794	5.018e+06
106	0.00565936	0.00620171	4.989e+06
107	0.00567635	0.00620493	4.961e+06
108	0.00569295	0.00620768	4.933e+06
109	0.00570917	0.00621002	4.904e+06
110	0.00572509	0.00621202	4.875e+06
