## Supplementary Data: A zip file containing the simulation executable, the source code, R scripts, batch files, and simulation results. for "Age-related late-onset disease heritability patterns and implications for genome-wide association studies": FrailtyAnalysis.csv

Age	Heritability	MeanOR	CaseOR	nControls	nCases	nCumIncidence	nIncidence	nLifeIncidence0	nAbsIncidence0	nLifeIncidence5	nAbsIncidence5	nLifeIncidence10	nAbsIncidence10	nLifeIncidence15	nAbsIncidence15
27	0.099603	1	1.4445	1999998268	1732	8.66e-07	8.66e-07	8.5279e-07	8.5279e-07	8.5652e-07	8.5652e-07	8.5879e-07	8.5879e-07	8.5956e-07	8.5956e-07
28	0.099603	1	1.438	1999994504	3764	2.748e-06	1.882e-06	2.7043e-06	1.8515e-06	2.7165e-06	1.86e-06	2.7244e-06	1.8656e-06	2.7274e-06	1.8678e-06
29	0.099603	1	1.4391	1999988358	6146	5.821e-06	3.073e-06	5.7245e-06	3.0202e-06	5.7509e-06	3.0344e-06	5.7694e-06	3.0449e-06	5.7769e-06	3.0495e-06
30	0.099603	1	1.4551	1999979418	8940	1.0291e-05	4.47e-06	1.0113e-05	4.3888e-06	1.0161e-05	4.41e-06	1.0196e-05	4.4269e-06	1.0212e-05	4.4351e-06
31	0.099603	1	1.4508	1999967202	12216	1.6399e-05	6.1081e-06	1.6104e-05	5.9908e-06	1.6181e-05	6.0205e-06	1.6242e-05	6.0454e-06	1.6271e-05	6.059e-06
32	0.099603	1	1.4522	1999951146	16056	2.4427e-05	8.0281e-06	2.3969e-05	7.8655e-06	2.4087e-05	7.9057e-06	2.4182e-05	7.9402e-06	2.4232e-05	7.9613e-06
33	0.099602	1	1.4531	1999930587	20559	3.4706e-05	1.028e-05	3.4029e-05	1.006e-05	3.42e-05	1.0113e-05	3.4341e-05	1.0159e-05	3.4422e-05	1.019e-05
34	0.099602	1	1.4511	1999904751	25836	4.7624e-05	1.2918e-05	4.6657e-05	1.2628e-05	4.6896e-05	1.2697e-05	4.7097e-05	1.2756e-05	4.7222e-05	1.28e-05
35	0.099601	0.99999	1.4429	1999872730	32021	6.3635e-05	1.6011e-05	6.2288e-05	1.5632e-05	6.2616e-05	1.572e-05	6.2892e-05	1.5796e-05	6.3078e-05	1.5857e-05
36	0.0996	0.99998	1.4459	1999833461	39269	8.3269e-05	1.9636e-05	8.1434e-05	1.9147e-05	8.1873e-05	1.9259e-05	8.2245e-05	1.9354e-05	8.2511e-05	1.9434e-05
37	0.0996	0.99997	1.4505	1999785700	47761	0.00010715	2.3882e-05	0.00010469	2.3257e-05	0.00010527	2.3399e-05	0.00010576	2.3518e-05	0.00010613	2.3621e-05
38	0.099599	0.99996	1.4476	1999727993	57707	0.000136	2.8857e-05	0.00013275	2.8062e-05	0.00013351	2.824e-05	0.00013415	2.8389e-05	0.00013465	2.8519e-05
39	0.099597	0.99995	1.447	1999658639	69354	0.00017068	3.4682e-05	0.00016642	3.3677e-05	0.0001674	3.3902e-05	0.00016823	3.4086e-05	0.00016889	3.4246e-05
40	0.099596	0.99993	1.4499	1999575651	82988	0.00021217	4.1501e-05	0.00020665	4.0237e-05	0.00020792	4.0519e-05	0.00020897	4.0747e-05	0.00020982	4.0944e-05
41	0.099594	0.99992	1.4489	1999476708	98943	0.00026165	4.9482e-05	0.00025454	4.7896e-05	0.00025616	4.825e-05	0.00025749	4.8532e-05	0.00025859	4.8773e-05
42	0.099592	0.99989	1.4429	1999359102	117606	0.00032045	5.8818e-05	0.00031136	5.6835e-05	0.00031342	5.7278e-05	0.0003151	5.7627e-05	0.00031649	5.7921e-05
43	0.099589	0.99987	1.4499	1999219677	139425	0.00039016	6.9735e-05	0.00037859	6.7259e-05	0.00038121	6.7814e-05	0.00038333	6.8246e-05	0.00038507	6.8605e-05
44	0.099586	0.99984	1.4489	1999054757	164920	0.00047262	8.2492e-05	0.00045797	7.9406e-05	0.00046128	8.0102e-05	0.00046393	8.0637e-05	0.00046612	8.1076e-05
45	0.099582	0.9998	1.4448	1998860068	194689	0.00056997	9.7391e-05	0.00055147	9.3546e-05	0.00055566	9.4423e-05	0.00055897	9.5085e-05	0.0005617	9.5621e-05
46	0.099578	0.99976	1.4489	1998630647	229421	0.00068468	0.00011478	0.00066139	0.00010999	0.00066669	0.0001111	0.00067083	0.00011192	0.0006742	0.00011257
47	0.099573	0.99971	1.448	1998360740	269907	0.00081963	0.00013505	0.00079039	0.00012908	0.0007971	0.00013049	0.00080224	0.00013151	0.00080642	0.00013231
48	0.099567	0.99965	1.4464	1998043692	317048	0.00097815	0.00015865	0.00094148	0.00015122	0.00094999	0.00015302	0.0009564	0.00015428	0.00096156	0.00015527
49	0.099561	0.99958	1.4474	1997671823	371869	0.0011641	0.00018612	0.0011182	0.00017686	0.001129	0.00017915	0.0011369	0.00018072	0.0011433	0.00018193
50	0.099553	0.9995	1.445	1997236294	435529	0.0013819	0.00021802	0.0013244	0.00020647	0.0013381	0.00020941	0.0013481	0.00021138	0.0013559	0.00021286
51	0.099543	0.99941	1.4463	1996726969	509325	0.0016365	0.00025501	0.0015647	0.00024062	0.0015822	0.00024437	0.0015946	0.00024684	0.0016042	0.00024866
52	0.099532	0.9993	1.4463	1996132265	594704	0.0019339	0.00029784	0.0018441	0.00027988	0.0018664	0.00028468	0.0018819	0.0002878	0.0018938	0.00029004
53	0.099519	0.99917	1.4467	1995439007	693258	0.0022805	0.0003473	0.0021684	0.0003249	0.0021968	0.00033103	0.0022162	0.00033497	0.0022309	0.00033773
54	0.099505	0.99902	1.4456	1994632287	806720	0.0026839	0.00040428	0.0025439	0.00037636	0.0025801	0.00038416	0.0026045	0.00038916	0.0026226	0.00039257
55	0.099487	0.99885	1.4444	1993695338	936949	0.0031523	0.00046974	0.0029777	0.00043497	0.0030237	0.00044486	0.0030545	0.00045119	0.0030768	0.00045542
56	0.099467	0.99865	1.4441	1992609440	1085898	0.0036953	0.00054467	0.0034775	0.00050144	0.003536	0.00051391	0.0035748	0.00052194	0.0036023	0.00052721
57	0.099444	0.99841	1.445	1991353860	1255580	0.0043231	0.00063012	0.0040519	0.00057649	0.004126	0.00059211	0.0041748	0.00060228	0.0042089	0.00060887
58	0.099418	0.99815	1.4429	1989905861	1447999	0.0050471	0.00072714	0.0047098	0.00066075	0.0048032	0.00068023	0.0048649	0.00069308	0.0049072	0.00070133
59	0.099387	0.99784	1.4435	1988240791	1665070	0.0058796	0.00083676	0.0054608	0.00075479	0.0055783	0.00077896	0.005656	0.00079512	0.0057086	0.00080546
60	0.099352	0.99748	1.4415	1986332271	1908520	0.0068339	0.0009599	0.0063148	0.0008591	0.0064619	0.00088886	0.0065597	0.00090907	0.0066252	0.00092201
61	0.099312	0.99708	1.4405	1984152513	2179758	0.0079237	0.0010974	0.0072821	0.00097393	0.0074653	0.0010103	0.0075881	0.0010354	0.0076696	0.0010516
62	0.099267	0.99662	1.4402	1981672778	2479735	0.0091636	0.0012498	0.0083726	0.0010993	0.0085996	0.0011434	0.0087532	0.0011744	0.0088547	0.0011946
63	0.099215	0.9961	1.4396	1978863989	2808789	0.010568	0.0014174	0.009596	0.0012347	0.0098758	0.001288	0.010067	0.0013259	0.010193	0.001351
64	0.099158	0.99552	1.4371	1975697491	3166498	0.012151	0.0016002	0.010961	0.0013796	0.011304	0.0014434	0.011541	0.0014896	0.011698	0.0015205
65	0.099093	0.99486	1.4358	1972145949	3551542	0.013927	0.0017976	0.012475	0.0015327	0.012893	0.0016088	0.013185	0.0016646	0.01338	0.0017024
66	0.099021	0.99413	1.4341	1968184345	3961604	0.015908	0.0020088	0.014144	0.0016925	0.014651	0.0017828	0.015009	0.0018494	0.015248	0.0018954
67	0.098942	0.99332	1.4318	1963791012	4393333	0.018104	0.0022322	0.015971	0.0018569	0.016583	0.0019633	0.017019	0.0020422	0.017313	0.0020975
68	0.098854	0.99242	1.4312	1958948643	4842369	0.020526	0.0024658	0.017958	0.0020231	0.018692	0.002148	0.019219	0.0022407	0.019578	0.0023068
69	0.098758	0.99144	1.4285	1953645184	5303459	0.023177	0.0027073	0.020101	0.0021882	0.020979	0.0023341	0.021611	0.0024421	0.022046	0.0025203
70	0.098654	0.99037	1.426	1947874530	5770654	0.026063	0.0029538	0.022396	0.0023489	0.023439	0.0025185	0.024193	0.0026436	0.024718	0.0027352
71	0.098541	0.98922	1.4234	1941636957	6237573	0.029182	0.0032022	0.024832	0.0025017	0.026067	0.0026981	0.026961	0.002842	0.027589	0.0029481
72	0.098421	0.98798	1.4207	1934939232	6697725	0.03253	0.0034495	0.027398	0.0026429	0.028852	0.0028695	0.029906	0.0030341	0.030653	0.0031559
73	0.098293	0.98666	1.418	1927794397	7144835	0.036103	0.0036925	0.030077	0.0027693	0.031783	0.0030296	0.033018	0.0032166	0.033899	0.0033554
74	0.098157	0.98526	1.4153	1920221239	7573158	0.039889	0.0039284	0.032851	0.002878	0.034844	0.0031752	0.036283	0.0033868	0.037315	0.0035436
75	0.098014	0.98378	1.4118	1912243503	7977736	0.043878	0.0041546	0.035699	0.0029666	0.038016	0.0033038	0.039684	0.0035424	0.040885	0.0037183
76	0.097865	0.98223	1.4081	1903888914	8354589	0.048056	0.004369	0.0386	0.0030336	0.041279	0.0034132	0.043204	0.0036812	0.044592	0.0038775
77	0.097711	0.98062	1.4045	1895188106	8700808	0.052406	0.00457	0.041529	0.0030769	0.044612	0.0035014	0.046823	0.0038016	0.048419	0.0040196
78	0.09755	0.97895	1.4009	1886173533	9014573	0.056913	0.0047566	0.044462	0.0030954	0.047993	0.0035673	0.050521	0.0039025	0.052345	0.0041435
79	0.097386	0.97723	1.3977	1876878444	9295089	0.061561	0.004928	0.047375	0.0030887	0.051398	0.0036103	0.054277	0.0039831	0.056352	0.0042486
80	0.097217	0.97546	1.3933	1867335971	9542473	0.066332	0.0050842	0.050244	0.0030568	0.054805	0.0036305	0.058071	0.004043	0.06042	0.004335
81	0.097045	0.97364	1.3904	1857578369	9757602	0.071211	0.0052254	0.053045	0.0030003	0.058192	0.0036282	0.061883	0.0040822	0.064531	0.0044028
82	0.096869	0.97179	1.3865	1847636421	9941948	0.076182	0.0053521	0.055757	0.0029195	0.061539	0.0036035	0.065691	0.0041006	0.068666	0.0044522
83	0.096691	0.96991	1.3822	1837539009	10097412	0.08123	0.005465	0.058358	0.0028155	0.064825	0.0035565	0.069478	0.0040986	0.072808	0.0044838
84	0.096511	0.96801	1.3783	1827312836	10226173	0.086344	0.0055651	0.060829	0.00269	0.068029	0.003488	0.073224	0.0040771	0.076941	0.0044981
85	0.09633	0.96608	1.3738	1816982277	10330559	0.091509	0.0056534	0.063155	0.0025458	0.071135	0.003399	0.076912	0.0040369	0.081048	0.0044957
86	0.096147	0.96414	1.371	1806569335	10412942	0.096715	0.0057309	0.065322	0.0023851	0.074124	0.0032905	0.080527	0.0039792	0.085116	0.0044771
87	0.095962	0.96218	1.3667	1796093683	10475652	0.10195	0.0057986	0.067319	0.0022106	0.076981	0.0031631	0.084054	0.0039041	0.089129	0.0044428
88	0.095778	0.9602	1.3626	1785572763	10520920	0.10721	0.0058577	0.069137	0.0020248	0.079691	0.0030177	0.087477	0.003812	0.093074	0.0043931
89	0.095593	0.95823	1.3583	1775021924	10550839	0.11249	0.0059089	0.070771	0.0018306	0.082241	0.0028562	0.090783	0.0037035	0.096939	0.0043289
90	0.095409	0.95624	1.3542	1764454587	10567337	0.11777	0.0059534	0.072219	0.0016312	0.084621	0.0026808	0.09396	0.0035793	0.10071	0.0042511
91	0.095224	0.95426	1.3502	1753882417	10572170	0.12306	0.0059917	0.073481	0.0014307	0.086821	0.0024937	0.096995	0.0034403	0.10438	0.0041603
92	0.095039	0.95227	1.3461	1743315503	10566914	0.12834	0.0060249	0.074563	0.0012333	0.088835	0.0022969	0.099877	0.0032865	0.10794	0.0040565
93	0.094855	0.95028	1.3425	1732762528	10552975	0.13362	0.0060534	0.075472	0.0010431	0.090659	0.0020925	0.1026	0.0031186	0.11137	0.0039394
94	0.094671	0.94829	1.3385	1722230933	10531595	0.13888	0.0060779	0.076221	0.00086434	0.09229	0.0018829	0.10514	0.0029379	0.11467	0.0038094
95	0.094488	0.94631	1.3345	1711727068	10503865	0.14414	0.006099	0.076824	0.00070056	0.093729	0.0016712	0.10751	0.0027464	0.11783	0.0036669
96	0.094306	0.94432	1.3303	1701256330	10470738	0.14937	0.0061171	0.077299	0.00055445	0.094979	0.0014607	0.10968	0.0025459	0.12084	0.0035123
97	0.094124	0.94235	1.3259	1690823289	10433041	0.15459	0.0061326	0.077663	0.0004283	0.096047	0.0012553	0.11167	0.0023379	0.12368	0.0033453
98	0.093943	0.94037	1.3227	1680431797	10391492	0.15978	0.0061458	0.077936	0.0003229	0.096943	0.001059	0.11347	0.0021244	0.12636	0.0031662
99	0.093763	0.93841	1.3188	1670085089	10346708	0.16496	0.0061572	0.078136	0.00023764	0.097678	0.00087561	0.11507	0.0019075	0.12886	0.0029762
100	0.093584	0.93644	1.315	1659785867	10299222	0.17011	0.0061669	0.078279	0.00017092	0.09827	0.00070836	0.11648	0.0016898	0.13118	0.002777
101	0.093406	0.93449	1.3112	1649536378	10249489	0.17523	0.0061752	0.078378	0.00012023	0.098734	0.00055972	0.11771	0.0014745	0.13331	0.0025701
102	0.093228	0.93254	1.3076	1639338478	10197900	0.18033	0.0061823	0.078446	8.2626e-05	0.09909	0.00043177	0.11875	0.0012655	0.13526	0.0023569
103	0.093051	0.93059	1.3039	1629193687	10144791	0.1854	0.0061883	0.078492	5.5324e-05	0.099357	0.00032514	0.11962	0.0010664	0.13701	0.0021391
104	0.092875	0.92866	1.2997	1619103243	10090444	0.19045	0.0061935	0.078521	3.6015e-05	0.099552	0.00023904	0.12034	0.00088078	0.13857	0.0019187
105	0.092701	0.92673	1.2957	1609068139	10035104	0.19547	0.0061979	0.07854	2.2746e-05	0.099691	0.00017178	0.12092	0.00071193	0.13995	0.0016983
106	0.092528	0.92481	1.2925	1599089162	9978977	0.20046	0.0062017	0.078551	1.3892e-05	0.099788	0.00012075	0.12137	0.00056212	0.14114	0.0014809
107	0.092355	0.92289	1.2888	1589166925	9922237	0.20542	0.0062049	0.078557	8.1595e-06	0.099854	8.2929e-05	0.12172	0.00043335	0.14215	0.0012701
108	0.092183	0.92099	1.2855	1579301889	9865036	0.21035	0.0062077	0.078561	4.6247e-06	0.099898	5.5497e-05	0.12198	0.00032615	0.143	0.0010697
109	0.092012	0.91909	1.2816	1569494392	9807497	0.21525	0.00621	0.078563	2.484e-06	0.099927	3.6111e-05	0.12217	0.00023968	0.1437	0.00088313
110	0.091843	0.91719	1.278	1559744662	9749730	0.22013	0.006212	0.078564	1.2735e-06	0.099945	2.2798e-05	0.1223	0.00017217	0.14426	0.00071354
