## Supplementary Data: A zip file containing the simulation executable, the source code, R scripts, batch files, and simulation results. for "Age-related late-onset disease heritability patterns and implications for genome-wide association studies": HeritabilityAnalysis.csv

Age	PopMean	PopVar	PopSD	CaseMean	CaseVar	CaseSD	CumulativeCaseMean	CumulativeCaseVar	CumulativeCaseSD	Heritability	MeanOR	CaseOR	nControls	nCases	CumIncidence	nIncidence	nLifetimeIncidence	nAbsoluteIncidence
27	1.2428e-05	0.36393	0.60327	0.36773	0.37259	0.6104	0	0	0	0.099603	1	1.4445	1999998268	1732	8.66e-07	8.66e-07	8.5279e-07	8.5279e-07
28	1.1744e-05	0.36393	0.60327	0.36324	0.38551	0.6209	0	0	0	0.099603	1	1.438	1999994504	3764	2.748e-06	1.882e-06	2.7043e-06	1.8515e-06
29	1.0625e-05	0.36393	0.60327	0.36405	0.37631	0.61344	0	0	0	0.099603	1	1.4391	1999988358	6146	5.821e-06	3.073e-06	5.7245e-06	3.0202e-06
30	8.9489e-06	0.36393	0.60327	0.37507	0.37094	0.60905	0	0	0	0.099603	1	1.4551	1999979418	8940	1.0291e-05	4.47e-06	1.0113e-05	4.3888e-06
31	6.6763e-06	0.36393	0.60327	0.37208	0.37635	0.61347	0	0	0	0.099603	1	1.4508	1999967202	12216	1.6399e-05	6.1081e-06	1.6104e-05	5.9908e-06
32	3.6812e-06	0.36393	0.60326	0.37307	0.37758	0.61448	0	0	0	0.099603	1	1.4522	1999951146	16056	2.4427e-05	8.0281e-06	2.3969e-05	7.8655e-06
33	-1.6044e-07	0.36393	0.60326	0.37371	0.3773	0.61425	0	0	0	0.099602	1	1.4531	1999930587	20559	3.4706e-05	1.028e-05	3.4029e-05	1.006e-05
34	-4.9699e-06	0.36392	0.60326	0.37229	0.37288	0.61064	0	0	0	0.099602	1	1.4511	1999904751	25836	4.7624e-05	1.2918e-05	4.6657e-05	1.2628e-05
35	-1.0841e-05	0.36392	0.60326	0.36668	0.37486	0.61226	0	0	0	0.099601	0.99999	1.4429	1999872730	32021	6.3635e-05	1.6011e-05	6.2288e-05	1.5632e-05
36	-1.8082e-05	0.36392	0.60326	0.36875	0.37397	0.61153	0	0	0	0.0996	0.99998	1.4459	1999833461	39269	8.3269e-05	1.9636e-05	8.1434e-05	1.9147e-05
37	-2.6965e-05	0.36392	0.60325	0.37192	0.37742	0.61435	0	0	0	0.0996	0.99997	1.4505	1999785700	47761	0.00010715	2.3882e-05	0.00010469	2.3257e-05
38	-3.7642e-05	0.36391	0.60325	0.36994	0.3796	0.61611	0	0	0	0.099599	0.99996	1.4476	1999727993	57707	0.000136	2.8857e-05	0.00013275	2.8062e-05
39	-5.0457e-05	0.36391	0.60325	0.36947	0.3764	0.61351	0	0	0	0.099597	0.99995	1.447	1999658639	69354	0.00017068	3.4682e-05	0.00016642	3.3677e-05
40	-6.5877e-05	0.3639	0.60324	0.37148	0.3798	0.61628	0	0	0	0.099596	0.99993	1.4499	1999575651	82988	0.00021217	4.1501e-05	0.00020665	4.0237e-05
41	-8.423e-05	0.36389	0.60323	0.37083	0.37801	0.61482	0	0	0	0.099594	0.99992	1.4489	1999476708	98943	0.00026165	4.9482e-05	0.00025454	4.7896e-05
42	-0.0001058	0.36388	0.60323	0.36668	0.37645	0.61355	0	0	0	0.099592	0.99989	1.4429	1999359102	117606	0.00032045	5.8818e-05	0.00031136	5.6835e-05
43	-0.00013172	0.36387	0.60322	0.37152	0.37667	0.61374	0	0	0	0.099589	0.99987	1.4499	1999219677	139425	0.00039016	6.9735e-05	0.00037859	6.7259e-05
44	-0.00016232	0.36386	0.60321	0.3708	0.37856	0.61528	0	0	0	0.099586	0.99984	1.4489	1999054757	164920	0.00047262	8.2492e-05	0.00045797	7.9406e-05
45	-0.00019818	0.36385	0.6032	0.36794	0.37551	0.61279	0	0	0	0.099582	0.9998	1.4448	1998860068	194689	0.00056997	9.7391e-05	0.00055147	9.3546e-05
46	-0.00024077	0.36383	0.60318	0.37083	0.37597	0.61316	0	0	0	0.099578	0.99976	1.4489	1998630647	229421	0.00068468	0.00011478	0.00066139	0.00010999
47	-0.0002908	0.36381	0.60317	0.3702	0.37563	0.61288	0	0	0	0.099573	0.99971	1.448	1998360740	269907	0.00081963	0.00013505	0.00079039	0.00012908
48	-0.00034941	0.36378	0.60315	0.36906	0.37609	0.61326	0	0	0	0.099567	0.99965	1.4464	1998043692	317048	0.00097815	0.00015865	0.00094148	0.00015122
49	-0.0004183	0.36376	0.60312	0.36975	0.37664	0.61371	0	0	0	0.099561	0.99958	1.4474	1997671823	371869	0.0011641	0.00018612	0.0011182	0.00017686
50	-0.00049867	0.36372	0.6031	0.36811	0.37573	0.61297	0	0	0	0.099553	0.9995	1.445	1997236294	435529	0.0013819	0.00021802	0.0013244	0.00020647
51	-0.00059292	0.36369	0.60306	0.36901	0.37634	0.61347	0	0	0	0.099543	0.99941	1.4463	1996726969	509325	0.0016365	0.00025501	0.0015647	0.00024062
52	-0.00070305	0.36364	0.60303	0.36904	0.37543	0.61272	0	0	0	0.099532	0.9993	1.4463	1996132265	594704	0.0019339	0.00029784	0.0018441	0.00027988
53	-0.00083159	0.36359	0.60298	0.3693	0.37775	0.61461	0	0	0	0.099519	0.99917	1.4467	1995439007	693258	0.0022805	0.0003473	0.0021684	0.0003249
54	-0.00098099	0.36353	0.60293	0.36855	0.37631	0.61344	0	0	0	0.099505	0.99902	1.4456	1994632287	806720	0.0026839	0.00040428	0.0025439	0.00037636
55	-0.0011542	0.36346	0.60288	0.36767	0.37632	0.61345	0	0	0	0.099487	0.99885	1.4444	1993695338	936949	0.0031523	0.00046974	0.0029777	0.00043497
56	-0.0013551	0.36338	0.60281	0.36745	0.37569	0.61293	0	0	0	0.099467	0.99865	1.4441	1992609440	1085898	0.0036953	0.00054467	0.0034775	0.00050144
57	-0.0015881	0.36329	0.60273	0.36809	0.37514	0.61248	0	0	0	0.099444	0.99841	1.445	1991353860	1255580	0.0043231	0.00063012	0.0040519	0.00057649
58	-0.001856	0.36318	0.60264	0.36667	0.37592	0.61312	0	0	0	0.099418	0.99815	1.4429	1989905861	1447999	0.0050471	0.00072714	0.0047098	0.00066075
59	-0.002165	0.36305	0.60254	0.3671	0.37535	0.61266	0	0	0	0.099387	0.99784	1.4435	1988240791	1665070	0.0058796	0.00083676	0.0054608	0.00075479
60	-0.0025185	0.36291	0.60242	0.36571	0.37484	0.61225	0	0	0	0.099352	0.99748	1.4415	1986332271	1908520	0.0068339	0.0009599	0.0063148	0.0008591
61	-0.0029222	0.36275	0.60229	0.36497	0.37527	0.61259	0	0	0	0.099312	0.99708	1.4405	1984152513	2179758	0.0079237	0.0010974	0.0072821	0.00097393
62	-0.0033823	0.36257	0.60213	0.36476	0.37452	0.61198	0	0	0	0.099267	0.99662	1.4402	1981672778	2479735	0.0091636	0.0012498	0.0083726	0.0010993
63	-0.0039043	0.36236	0.60196	0.36437	0.37413	0.61166	0	0	0	0.099215	0.9961	1.4396	1978863989	2808789	0.010568	0.0014174	0.009596	0.0012347
64	-0.0044917	0.36212	0.60177	0.36261	0.37393	0.6115	0	0	0	0.099158	0.99552	1.4371	1975697491	3166498	0.012151	0.0016002	0.010961	0.0013796
65	-0.0051511	0.36186	0.60155	0.36169	0.37327	0.61096	0	0	0	0.099093	0.99486	1.4358	1972145949	3551542	0.013927	0.0017976	0.012475	0.0015327
66	-0.0058871	0.36157	0.60131	0.3605	0.37258	0.61039	0	0	0	0.099021	0.99413	1.4341	1968184345	3961604	0.015908	0.0020088	0.014144	0.0016925
67	-0.0067033	0.36125	0.60104	0.35894	0.37241	0.61025	0	0	0	0.098942	0.99332	1.4318	1963791012	4393333	0.018104	0.0022322	0.015971	0.0018569
68	-0.0076061	0.36089	0.60074	0.3585	0.37162	0.60961	0	0	0	0.098854	0.99242	1.4312	1958948643	4842369	0.020526	0.0024658	0.017958	0.0020231
69	-0.0085949	0.3605	0.60042	0.35665	0.37094	0.60905	0	0	0	0.098758	0.99144	1.4285	1953645184	5303459	0.023177	0.0027073	0.020101	0.0021882
70	-0.0096717	0.36008	0.60007	0.35488	0.37042	0.60862	0	0	0	0.098654	0.99037	1.426	1947874530	5770654	0.026063	0.0029538	0.022396	0.0023489
71	-0.010837	0.35963	0.59969	0.35301	0.36967	0.60801	0	0	0	0.098541	0.98922	1.4234	1941636957	6237573	0.029182	0.0032022	0.024832	0.0025017
72	-0.01209	0.35914	0.59928	0.35116	0.36876	0.60726	0	0	0	0.098421	0.98798	1.4207	1934939232	6697725	0.03253	0.0034495	0.027398	0.0026429
73	-0.013429	0.35862	0.59885	0.34927	0.36828	0.60686	0	0	0	0.098293	0.98666	1.418	1927794397	7144835	0.036103	0.0036925	0.030077	0.0027693
74	-0.014852	0.35807	0.59839	0.34732	0.36724	0.606	0	0	0	0.098157	0.98526	1.4153	1920221239	7573158	0.039889	0.0039284	0.032851	0.002878
75	-0.016352	0.35749	0.59791	0.34484	0.36638	0.60529	0	0	0	0.098014	0.98378	1.4118	1912243503	7977736	0.043878	0.0041546	0.035699	0.0029666
76	-0.017926	0.35689	0.5974	0.34227	0.36551	0.60458	0	0	0	0.097865	0.98223	1.4081	1903888914	8354589	0.048056	0.004369	0.0386	0.0030336
77	-0.019568	0.35627	0.59688	0.33968	0.36451	0.60375	0	0	0	0.097711	0.98062	1.4045	1895188106	8700808	0.052406	0.00457	0.041529	0.0030769
78	-0.021273	0.35562	0.59634	0.33709	0.36396	0.60329	0	0	0	0.09755	0.97895	1.4009	1886173533	9014573	0.056913	0.0047566	0.044462	0.0030954
79	-0.023036	0.35495	0.59578	0.33484	0.36242	0.60202	0	0	0	0.097386	0.97723	1.3977	1876878444	9295089	0.061561	0.004928	0.047375	0.0030887
80	-0.024849	0.35427	0.59521	0.33166	0.36181	0.60151	0	0	0	0.097217	0.97546	1.3933	1867335971	9542473	0.066332	0.0050842	0.050244	0.0030568
81	-0.026711	0.35358	0.59462	0.3296	0.36055	0.60046	0	0	0	0.097045	0.97364	1.3904	1857578369	9757602	0.071211	0.0052254	0.053045	0.0030003
82	-0.028613	0.35287	0.59403	0.3268	0.35974	0.59978	0	0	0	0.096869	0.97179	1.3865	1847636421	9941948	0.076182	0.0053521	0.055757	0.0029195
83	-0.030549	0.35215	0.59342	0.32366	0.35828	0.59857	0	0	0	0.096691	0.96991	1.3822	1837539009	10097412	0.08123	0.005465	0.058358	0.0028155
84	-0.032515	0.35143	0.59281	0.32088	0.35753	0.59794	0	0	0	0.096511	0.96801	1.3783	1827312836	10226173	0.086344	0.0055651	0.060829	0.00269
85	-0.034506	0.3507	0.5922	0.31755	0.3566	0.59716	0	0	0	0.09633	0.96608	1.3738	1816982277	10330559	0.091509	0.0056534	0.063155	0.0025458
86	-0.036523	0.34996	0.59157	0.31556	0.35556	0.59629	0	0	0	0.096147	0.96414	1.371	1806569335	10412942	0.096715	0.0057309	0.065322	0.0023851
87	-0.038558	0.34922	0.59094	0.3124	0.35482	0.59567	0	0	0	0.095962	0.96218	1.3667	1796093683	10475652	0.10195	0.0057986	0.067319	0.0022106
88	-0.040609	0.34847	0.59032	0.30939	0.35346	0.59453	0	0	0	0.095778	0.9602	1.3626	1785572763	10520920	0.10721	0.0058577	0.069137	0.0020248
89	-0.04267	0.34773	0.58969	0.30623	0.35231	0.59356	0	0	0	0.095593	0.95823	1.3583	1775021924	10550839	0.11249	0.0059089	0.070771	0.0018306
90	-0.044742	0.34699	0.58906	0.3032	0.35154	0.59291	0	0	0	0.095409	0.95624	1.3542	1764454587	10567337	0.11777	0.0059534	0.072219	0.0016312
91	-0.046821	0.34624	0.58842	0.30029	0.35056	0.59208	0	0	0	0.095224	0.95426	1.3502	1753882417	10572170	0.12306	0.0059917	0.073481	0.0014307
92	-0.048907	0.3455	0.58779	0.29722	0.34945	0.59114	0	0	0	0.095039	0.95227	1.3461	1743315503	10566914	0.12834	0.0060249	0.074563	0.0012333
93	-0.050998	0.34476	0.58716	0.29455	0.34831	0.59018	0	0	0	0.094855	0.95028	1.3425	1732762528	10552975	0.13362	0.0060534	0.075472	0.0010431
94	-0.053093	0.34402	0.58654	0.29157	0.34745	0.58945	0	0	0	0.094671	0.94829	1.3385	1722230933	10531595	0.13888	0.0060779	0.076221	0.00086434
95	-0.05519	0.34329	0.58591	0.28853	0.34657	0.5887	0	0	0	0.094488	0.94631	1.3345	1711727068	10503865	0.14414	0.006099	0.076824	0.00070056
96	-0.057286	0.34256	0.58529	0.28538	0.34508	0.58743	0	0	0	0.094306	0.94432	1.3303	1701256330	10470738	0.14937	0.0061171	0.077299	0.00055445
97	-0.05938	0.34183	0.58466	0.28208	0.34448	0.58693	0	0	0	0.094124	0.94235	1.3259	1690823289	10433041	0.15459	0.0061326	0.077663	0.0004283
98	-0.061477	0.34111	0.58404	0.2797	0.34352	0.5861	0	0	0	0.093943	0.94037	1.3227	1680431797	10391492	0.15978	0.0061458	0.077936	0.0003229
99	-0.063572	0.34038	0.58342	0.27673	0.34243	0.58518	0	0	0	0.093763	0.93841	1.3188	1670085089	10346708	0.16496	0.0061572	0.078136	0.00023764
100	-0.065666	0.33967	0.58281	0.27384	0.34156	0.58443	0	0	0	0.093584	0.93644	1.315	1659785867	10299222	0.17011	0.0061669	0.078279	0.00017092
101	-0.067757	0.33895	0.5822	0.27091	0.34062	0.58362	0	0	0	0.093406	0.93449	1.3112	1649536378	10249489	0.17523	0.0061752	0.078378	0.00012023
102	-0.069847	0.33824	0.58159	0.26818	0.33957	0.58272	0	0	0	0.093228	0.93254	1.3076	1639338478	10197900	0.18033	0.0061823	0.078446	8.2626e-05
103	-0.071934	0.33753	0.58098	0.26533	0.3389	0.58215	0	0	0	0.093051	0.93059	1.3039	1629193687	10144791	0.1854	0.0061883	0.078492	5.5324e-05
104	-0.074016	0.33683	0.58037	0.26214	0.33808	0.58145	0	0	0	0.092875	0.92866	1.2997	1619103243	10090444	0.19045	0.0061935	0.078521	3.6015e-05
105	-0.076093	0.33614	0.57977	0.25905	0.33665	0.58021	0	0	0	0.092701	0.92673	1.2957	1609068139	10035104	0.19547	0.0061979	0.07854	2.2746e-05
106	-0.078169	0.33544	0.57917	0.25656	0.33594	0.57961	0	0	0	0.092528	0.92481	1.2925	1599089162	9978977	0.20046	0.0062017	0.078551	1.3892e-05
107	-0.080241	0.33475	0.57858	0.25369	0.33511	0.57888	0	0	0	0.092355	0.92289	1.2888	1589166925	9922237	0.20542	0.0062049	0.078557	8.1595e-06
108	-0.082311	0.33406	0.57798	0.25115	0.33432	0.57821	0	0	0	0.092183	0.92099	1.2855	1579301889	9865036	0.21035	0.0062077	0.078561	4.6247e-06
109	-0.084376	0.33338	0.57739	0.24811	0.33332	0.57734	0	0	0	0.092012	0.91909	1.2816	1569494392	9807497	0.21525	0.00621	0.078563	2.484e-06
110	-0.086437	0.33271	0.57681	0.2453	0.33216	0.57633	0	0	0	0.091843	0.91719	1.278	1559744662	9749730	0.22013	0.006212	0.078564	1.2735e-06
