## Supplementary Data: A zip file containing the simulation executable, the source code, R scripts, batch files, and simulation results. for "Age-related late-onset disease heritability patterns and implications for genome-wide association studies": ScatterData.csv

Age	OR	Beta
42	1.981	0.68358
43	3.9496	1.3736
44	3.124	1.1391
45	0.54039	-0.61546
46	1.2552	0.22731
48	1.9967	0.69151
48	2.1029	0.74331
49	1.1286	0.12093
49	0.68166	-0.38322
50	0.50047	-0.69221
50	0.99776	-0.0022454
51	2.4576	0.89919
51	2.083	0.73382
51	1.817	0.59721
52	0.84768	-0.16525
52	1.7456	0.5571
52	1.2459	0.21984
53	5.4774	1.7006
53	1.3927	0.33124
54	1.2224	0.2008
54	2.4029	0.87669
54	1.1792	0.1648
54	2.0048	0.69553
55	0.87211	-0.13684
55	0.88393	-0.12338
55	1.6869	0.52292
55	1.3527	0.30211
55	1.1573	0.14612
56	2.0186	0.70242
56	4.3727	1.4754
56	1.4501	0.37162
56	5.3492	1.6769
56	0.92081	-0.082496
57	0.61453	-0.4869
57	0.27768	-1.2813
57	1.6313	0.48938
57	0.44511	-0.80943
57	1.4327	0.35955
57	1.463	0.38052
58	3.2945	1.1923
58	0.96904	-0.031445
58	1.0565	0.054973
58	0.89696	-0.10874
58	0.75508	-0.28094
58	1.0383	0.037595
59	3.6122	1.2843
59	0.95503	-0.046012
59	1.7531	0.56138
59	0.39144	-0.93793
59	2.403	0.87674
59	2.1106	0.74697
60	2.722	1.0014
60	4.4198	1.4861
60	1.4802	0.39218
60	3.6	1.2809
60	0.93191	-0.070524
60	1.763	0.56701
60	1.6008	0.47048
60	1.477	0.38998
60	1.2784	0.24563
61	2.4664	0.90276
61	2.1018	0.74279
61	1.0928	0.088702
61	0.40301	-0.9088
61	1.6214	0.48327
61	0.52446	-0.64539
61	0.56498	-0.57096
61	1.6825	0.52026
61	3.7748	1.3283
61	1.8338	0.6064
61	1.5977	0.46856
62	1.4481	0.37025
62	1.6271	0.48682
62	0.61965	-0.4786
62	0.76342	-0.26995
62	1.353	0.30234
62	1.705	0.53356
62	2.3517	0.85515
62	1.5263	0.42286
62	4.7391	1.5558
62	1.3374	0.29072
62	2.5404	0.93233
63	1.1264	0.119
63	1.039	0.038291
63	2.5547	0.93795
63	1.9473	0.66645
63	3.2351	1.1741
63	4.5007	1.5042
63	2.7996	1.0295
63	1.1081	0.10266
63	1.1292	0.1215
63	0.69838	-0.35899
63	0.60342	-0.50514
63	1.0941	0.089958
63	1.0765	0.073671
64	1.0075	0.0074557
64	3.0542	1.1165
64	1.554	0.44082
64	4.0077	1.3882
64	2.4936	0.91372
64	1.4857	0.39592
64	1.016	0.015865
64	0.72165	-0.32622
64	1.1497	0.13954
64	6.8657	1.9265
64	2.9849	1.0936
64	3.4785	1.2466
64	0.48528	-0.72304
64	0.58984	-0.52791
64	2.6752	0.98402
65	0.67045	-0.3998
65	1.3457	0.29689
65	0.99751	-0.0024943
65	1.4584	0.37737
65	0.55195	-0.59429
65	1.4512	0.37236
65	3.6629	1.2982
65	0.66562	-0.40704
65	1.7198	0.54219
65	0.88343	-0.12394
65	0.91351	-0.090459
65	0.71684	-0.3329
65	0.73315	-0.3104
65	1.8826	0.63267
65	4.5458	1.5142
65	1.698	0.52943
66	0.50615	-0.68092
66	1.4182	0.34937
66	2.1606	0.77039
66	1.5296	0.42497
66	1.2406	0.21562
66	0.97059	-0.029847
66	0.59294	-0.52267
66	1.3191	0.27698
66	0.90344	-0.10154
66	1.1601	0.14846
66	2.3304	0.84603
66	1.1652	0.15289
66	1.167	0.15441
66	1.0085	0.0084997
66	5.0776	1.6248
66	1.1503	0.14005
67	1.8946	0.63903
67	1.9927	0.68947
67	0.88168	-0.12592
67	1.1141	0.10807
67	3.8964	1.3601
67	1.3647	0.31094
67	0.45676	-0.78361
67	1.3979	0.33499
67	1.3537	0.30288
67	1.2027	0.18453
67	1.0314	0.030926
67	1.0983	0.093802
67	1.5023	0.40702
67	0.76521	-0.26761
67	1.6679	0.51156
67	1.7833	0.57849
67	0.42066	-0.86593
67	1.6185	0.48148
67	1.4896	0.39852
67	2.0324	0.70924
68	3.1945	1.1614
68	1.5675	0.44949
68	0.96516	-0.035458
68	1.1498	0.13956
68	2.3944	0.87312
68	2.1584	0.76938
68	1.8432	0.61148
68	0.92096	-0.082342
68	2.599	0.95512
68	1.1372	0.12853
68	1.0783	0.075377
68	2.7316	1.0049
68	0.55348	-0.59153
68	2.0325	0.70926
68	1.3194	0.27716
68	0.63277	-0.45765
68	7.586	2.0263
68	1.5663	0.44871
68	1.74	0.5539
69	0.68572	-0.37728
69	0.42384	-0.8584
69	1.8981	0.64085
69	0.9663	-0.034277
69	1.6011	0.47066
69	1.3849	0.32562
69	1.235	0.21105
69	3.1967	1.1621
69	1.7734	0.57289
69	0.36656	-1.0036
69	0.67609	-0.39143
69	1.0034	0.0033957
69	3.7466	1.3208
69	3.4256	1.2313
69	0.55698	-0.58523
69	1.1761	0.16219
69	2.1294	0.75583
69	0.82477	-0.19265
69	2.7218	1.0013
69	0.84898	-0.16372
69	1.4131	0.3458
70	1.1469	0.13704
70	1.328	0.28364
70	0.86406	-0.14612
70	1.5085	0.41113
70	0.86982	-0.13947
70	3.7623	1.325
70	0.9084	-0.096075
70	0.71462	-0.336
70	0.56247	-0.57541
70	2.5283	0.92757
70	1.9211	0.65287
70	1.1334	0.12525
70	1.5182	0.41751
70	1.5696	0.45082
70	0.4442	-0.81147
70	0.82958	-0.18684
70	0.95749	-0.043441
70	1.9057	0.64486
70	5.1364	1.6364
70	0.76782	-0.2642
70	1.2764	0.24407
70	1.692	0.52593
70	6.2684	1.8355
70	2.8458	1.0459
70	1.7833	0.57844
70	1.5167	0.41654
71	0.63237	-0.45828
71	1.4196	0.35036
71	2.0753	0.73011
71	0.34722	-1.0578
71	1.4862	0.39625
71	1.3532	0.30247
71	1.2541	0.22643
71	0.7869	-0.23966
71	1.5247	0.4218
71	2.0293	0.70771
71	0.59401	-0.52087
71	0.96586	-0.03474
71	1.4248	0.35403
71	2.0196	0.70288
71	0.9517	-0.049508
71	2.7681	1.0182
71	0.95926	-0.041597
71	0.80828	-0.21285
71	2.6143	0.96099
71	2.0816	0.73313
71	0.92731	-0.075464
71	2.37	0.86289
71	1.6047	0.47295
71	1.1202	0.11354
71	0.80301	-0.21938
71	1.6816	0.51972
72	0.35038	-1.0487
72	1.4634	0.38079
72	0.6189	-0.47981
72	1.2919	0.25609
72	1.503	0.40749
72	1.1159	0.10962
72	0.39003	-0.94152
72	0.63926	-0.44745
72	1.6313	0.48936
72	1.3152	0.27402
72	1.606	0.47374
72	3.1698	1.1537
72	1.1142	0.10816
72	3.1288	1.1406
72	0.5182	-0.65739
72	0.75551	-0.28037
72	1.095	0.09077
72	1.5921	0.46507
72	1.5691	0.45053
72	0.61102	-0.49263
72	1.3585	0.30636
72	1.5888	0.46297
72	0.92767	-0.075084
72	0.89579	-0.11005
72	0.79336	-0.23147
72	1.3813	0.32303
72	1.7864	0.58022
72	1.3815	0.32319
73	1.2131	0.19318
73	1.0546	0.053176
73	0.74089	-0.2999
73	0.69406	-0.36519
73	2.0419	0.7139
73	1.3861	0.32649
73	1.5913	0.46452
73	1.4754	0.3889
73	2.3707	0.86318
73	1.478	0.39072
73	3.1246	1.1393
73	1.5703	0.45124
73	0.623	-0.4732
73	1.979	0.68259
73	1.4932	0.4009
73	0.78448	-0.24274
73	1.8445	0.61222
73	0.88781	-0.119
73	1.4859	0.39605
73	1.4096	0.34328
73	2.1033	0.74351
73	1.9059	0.64497
73	4.1259	1.4173
73	2.1616	0.77083
73	3.2942	1.1922
73	1.9742	0.68018
74	1.0085	0.0084906
74	3.458	1.2407
74	0.72963	-0.31521
74	2.1688	0.77416
74	0.88576	-0.12131
74	1.0589	0.057243
74	0.76473	-0.26824
74	1.6724	0.51428
74	1.5953	0.46709
74	1.0641	0.062136
74	1.2543	0.22662
74	1.9304	0.65773
74	1.0636	0.061665
74	2.752	1.0123
74	1.4541	0.37436
74	6.0484	1.7998
74	1.847	0.61355
74	2.507	0.9191
74	1.9782	0.68218
74	0.9663	-0.034279
74	0.84702	-0.16603
74	2.3815	0.86774
74	1.9323	0.65869
74	1.4131	0.34581
74	1.679	0.51817
74	0.76827	-0.26361
74	1.8026	0.58925
74	1.9201	0.65238
74	0.27631	-1.2862
74	2.1741	0.77659
74	0.48486	-0.7239
74	0.86208	-0.14841
74	1.4675	0.38353
74	2.491	0.91269
74	0.53651	-0.62268
75	2.0573	0.72137
75	2.2697	0.81965
75	2.1734	0.7763
75	1.0225	0.022271
75	0.87246	-0.13644
75	7.5448	2.0209
75	2.6323	0.96784
75	1.6458	0.49824
75	0.71743	-0.33208
75	1.3865	0.32676
75	0.74907	-0.28892
75	2.0891	0.73673
75	5.9781	1.7881
75	2.0756	0.73025
75	0.5639	-0.57288
75	2.3008	0.83324
75	2.8517	1.0479
75	3.8305	1.343
75	0.82879	-0.18779
75	1.4874	0.39704
75	0.77828	-0.25067
75	1.1675	0.15486
75	1.6387	0.49392
75	1.1708	0.15769
75	3.813	1.3384
75	1.3767	0.31971
75	2.4551	0.89817
75	1.9123	0.6483
76	1.8355	0.60732
76	2.011	0.69861
76	0.97335	-0.027013
76	3.8818	1.3563
76	1.3337	0.28793
76	1.2094	0.19012
76	2.3108	0.83758
76	6.5055	1.8727
76	0.7795	-0.2491
76	2.5405	0.93237
76	1.6006	0.47037
76	1.295	0.25851
76	1.0751	0.072411
76	1.3505	0.30047
76	1.9521	0.66889
76	0.92189	-0.081329
76	1.4989	0.40475
76	1.1463	0.1365
76	2.1075	0.74551
76	1.0614	0.059549
76	0.34759	-1.0567
76	1.6328	0.4903
76	1.0232	0.022896
76	1.6837	0.52098
76	1.5013	0.40632
76	0.49986	-0.69342
76	2.2435	0.80802
76	0.36536	-1.0069
77	1.6291	0.48803
77	1.6308	0.48909
77	0.85811	-0.15303
77	1.3771	0.31998
77	0.58135	-0.5424
77	2.3755	0.86523
77	1.0708	0.06843
77	2.6386	0.97025
77	3.4906	1.2501
77	1.0492	0.048002
77	1.5811	0.45811
77	1.2753	0.2432
77	2.0155	0.70088
77	1.3792	0.32148
77	1.4228	0.35263
77	1.5932	0.46576
77	1.8858	0.63438
77	0.63751	-0.45019
77	1.1831	0.16817
77	3.2344	1.1738
77	2.7054	0.99526
77	0.66514	-0.40776
77	0.60161	-0.50815
77	0.89235	-0.11389
77	0.65068	-0.42974
77	1.4567	0.37616
77	1.202	0.18401
77	0.48239	-0.729
77	0.57235	-0.558
78	0.95097	-0.050274
78	1.1277	0.12017
78	0.33624	-1.0899
78	0.96318	-0.037513
78	5.3758	1.6819
78	2.8088	1.0327
78	4.3981	1.4812
78	0.70123	-0.35492
78	1.1158	0.1096
78	1.7193	0.5419
78	0.6846	-0.37893
78	0.7985	-0.22502
78	3.4389	1.2352
78	0.77059	-0.2606
78	1.1439	0.13441
78	1.1542	0.14338
78	1.2613	0.23213
78	3.2482	1.1781
78	1.0731	0.070545
78	1.3627	0.30948
78	0.97549	-0.024812
78	1.061	0.059259
78	0.79117	-0.23424
78	0.65581	-0.42188
78	0.77571	-0.25397
78	1.7365	0.55189
78	1.8215	0.59966
78	2.6297	0.96688
78	3.2633	1.1827
78	1.2292	0.20639
78	0.7726	-0.25799
78	0.82622	-0.19089
78	1.0471	0.046004
79	1.1944	0.17766
79	0.31309	-1.1612
79	1.4105	0.34393
79	3.7364	1.3181
79	0.90582	-0.098911
79	1.815	0.59611
79	2.5523	0.93698
79	3.1934	1.1611
79	0.70325	-0.35205
79	0.65891	-0.41717
79	1.6112	0.477
79	2.2796	0.82401
79	2.5693	0.94361
79	2.0421	0.71396
79	1.161	0.14927
79	0.43826	-0.82495
79	0.76024	-0.27413
79	1.0623	0.06044
79	2.3142	0.83905
79	0.92329	-0.079811
79	3.275	1.1863
79	0.28192	-1.2661
79	0.37797	-0.97295
79	0.42871	-0.84698
79	1.0654	0.063395
79	0.57911	-0.54627
79	0.30604	-1.184
79	4.7441	1.5569
79	2.9066	1.067
79	2.742	1.0087
79	4.4031	1.4823
79	3.0336	1.1097
79	1.4769	0.38993
80	3.988	1.3833
80	1.126	0.11864
80	1.9141	0.64923
80	0.9199	-0.083492
80	0.89962	-0.10579
80	0.48914	-0.71511
80	1.514	0.41472
80	0.89846	-0.10707
80	1.599	0.4694
80	2.2705	0.81999
80	1.0163	0.016133
80	0.63788	-0.4496
80	1.1377	0.12905
80	4.1358	1.4197
80	1.5279	0.42392
80	0.41547	-0.87835
80	1.2325	0.20905
80	1.4534	0.37391
80	0.42895	-0.84642
80	2.5721	0.94474
80	0.95309	-0.048051
80	2.0357	0.71084
80	0.86597	-0.1439
80	1.3856	0.32613
80	1.7595	0.56503
80	2.9547	1.0834
80	3.6434	1.2929
81	0.46618	-0.76318
81	0.96297	-0.03773
81	1.3007	0.26292
81	1.804	0.59
81	0.74902	-0.28899
81	0.58431	-0.53732
81	0.70164	-0.35434
81	2.7254	1.0026
81	2.2873	0.82738
81	1.1462	0.13648
81	4.7075	1.5492
81	1.3215	0.27876
81	0.35722	-1.0294
81	0.87899	-0.12898
81	0.96852	-0.031985
81	0.68835	-0.37346
81	1.4931	0.40088
81	0.65939	-0.41644
81	0.44004	-0.82088
81	2.5825	0.94877
81	0.59275	-0.52298
81	2.0698	0.72747
81	2.1695	0.7745
81	4.0109	1.389
81	1.0515	0.050262
81	1.4195	0.35034
81	0.81203	-0.20822
81	1.6399	0.49466
81	1.182	0.16718
82	1.9349	0.66005
82	1.3413	0.29364
82	0.66976	-0.40084
82	2.5898	0.95157
82	3.2884	1.1904
82	0.89165	-0.11468
82	1.2373	0.21289
82	3.1616	1.1511
82	1.0524	0.051104
82	1.7818	0.57761
82	1.0349	0.034267
82	1.8039	0.58993
82	1.0197	0.019507
82	1.7283	0.54712
82	1.1156	0.10937
82	1.201	0.18318
82	1.9753	0.68072
82	2.2796	0.82399
82	1.2701	0.23912
82	3.1788	1.1565
82	0.97927	-0.020944
82	1.8933	0.63832
82	0.854	-0.15783
82	0.89119	-0.1152
82	1.5205	0.41904
82	1.6722	0.51415
82	1.1021	0.097177
82	1.5194	0.41834
83	3.1461	1.1462
83	1.3826	0.32397
83	1.087	0.083383
83	4.9233	1.594
83	1.2415	0.21635
83	0.88869	-0.11801
83	2.6416	0.97137
83	2.6628	0.97937
83	1.6229	0.48421
83	0.73353	-0.30989
83	1.7494	0.55928
83	0.87803	-0.13007
83	1.5678	0.44967
83	1.1308	0.12295
83	0.54147	-0.61346
83	0.6892	-0.37222
83	1.5572	0.44288
83	2.1169	0.74996
83	1.5334	0.42751
84	2.3288	0.84536
84	0.68638	-0.37632
84	2.8836	1.059
84	1.8168	0.59709
84	0.97696	-0.023309
84	2.264	0.81713
84	1.0929	0.088877
84	1.4233	0.35297
84	1.3916	0.33045
84	0.62127	-0.47599
84	1.3341	0.28824
84	0.70238	-0.35328
84	1.7518	0.56064
84	3.7262	1.3154
84	2.1744	0.77675
84	1.1592	0.14774
84	1.0008	0.0008335
84	1.6602	0.50695
84	2.4582	0.89943
84	3.2249	1.1709
84	2.3551	0.85659
84	1.2187	0.19781
84	1.2627	0.23325
84	3.1119	1.1352
84	1.3058	0.26685
84	1.6933	0.52667
84	1.8525	0.61654
85	0.50463	-0.68393
85	3.4372	1.2347
85	1.4511	0.37234
85	0.51307	-0.66735
85	0.66838	-0.4029
85	1.2708	0.23968
85	0.5562	-0.58663
85	2.261	0.81579
85	0.46657	-0.76235
85	2.8706	1.0545
85	2.5498	0.93602
85	1.9401	0.66276
85	0.64112	-0.44455
85	1.7504	0.55986
85	1.1533	0.14266
85	0.36573	-1.0059
85	0.41007	-0.89143
85	1.1291	0.1214
85	1.3141	0.27317
85	1.9681	0.67708
85	3.2834	1.1889
85	1.102	0.097107
85	2.1353	0.75861
85	0.75487	-0.28121
85	0.43912	-0.82298
86	1.6813	0.51958
86	1.2455	0.2195
86	0.37156	-0.99005
86	0.94248	-0.059243
86	1.3222	0.2793
86	0.61925	-0.47925
86	0.82546	-0.19181
86	0.98656	-0.013535
86	1.2686	0.2379
86	1.1354	0.12698
86	2.3399	0.85013
86	1.7522	0.56089
86	1.4584	0.37735
86	2.2167	0.79601
86	0.61524	-0.48574
86	2.4545	0.89791
86	3.8091	1.3374
86	0.90679	-0.097848
86	0.96018	-0.040633
86	2.9684	1.088
86	1.2671	0.23669
86	1.8146	0.59589
86	2.7308	1.0046
87	0.93048	-0.072051
87	1.1522	0.14163
87	0.79379	-0.23094
87	1.2724	0.24087
87	2.3453	0.85241
87	1.57	0.45107
87	1.1354	0.12701
87	2.6076	0.95844
87	0.42434	-0.85721
87	2.5128	0.92139
87	0.8803	-0.1275
87	1.6997	0.53046
87	0.48164	-0.73056
87	1.0745	0.07187
87	2.1851	0.78165
87	1.0658	0.063687
87	0.9685	-0.032009
87	3.0204	1.1054
87	1.2077	0.18875
88	1.1244	0.11727
88	0.79119	-0.23422
88	1.265	0.23507
88	1.9214	0.65303
88	0.93107	-0.071417
88	1.4154	0.34741
88	0.52312	-0.64794
88	0.93149	-0.070971
88	1.7209	0.54284
88	1.2736	0.24184
88	0.87297	-0.13585
88	0.9041	-0.10081
88	0.57254	-0.55767
88	1.104	0.098908
88	2.0244	0.70528
89	0.41152	-0.88789
89	2.3505	0.85464
89	1.2647	0.2348
89	0.44288	-0.81446
89	2.2227	0.79873
89	1.0209	0.020673
89	2.3274	0.84475
89	2.0058	0.69605
89	0.74581	-0.29328
89	1.2592	0.23051
89	0.79119	-0.23422
89	0.45626	-0.78469
89	1.7803	0.57676
89	2.6096	0.9592
89	0.76903	-0.26263
90	1.5362	0.42934
90	4.5079	1.5058
90	0.91081	-0.093419
90	1.907	0.64556
90	2.0259	0.706
90	2.5472	0.93501
90	1.4334	0.36007
90	0.6995	-0.35739
90	2.2763	0.82253
90	1.0283	0.027937
90	3.1046	1.1329
90	2.6594	0.97809
90	1.1825	0.16763
90	1.3527	0.3021
90	2.4574	0.8991
90	1.047	0.045957
90	2.0002	0.69326
90	0.57175	-0.55905
90	1.1447	0.13518
90	0.78873	-0.23733
90	1.001	0.0010354
91	2.2296	0.80183
91	1.9753	0.68074
91	1.0029	0.0028547
91	0.56796	-0.5657
91	0.7149	-0.33562
91	0.47811	-0.73792
91	0.52929	-0.63623
91	0.83407	-0.18144
91	2.2605	0.8156
91	1.4037	0.3391
91	0.84165	-0.1724
91	1.7238	0.54451
91	0.72003	-0.32847
91	0.79903	-0.22436
91	2.9712	1.089
91	2.0095	0.69789
92	2.1364	0.7591
92	1.1039	0.098831
92	0.41658	-0.87568
92	1.6548	0.50368
92	0.93757	-0.064461
92	0.77076	-0.26038
92	2.8181	1.036
92	2.8291	1.04
92	2.7123	0.99778
93	2.0838	0.7342
93	1.5296	0.425
93	0.54913	-0.59941
93	2.3591	0.8583
93	1.1377	0.12905
93	3.0112	1.1023
93	0.77434	-0.25575
93	1.3211	0.27849
93	2.9767	1.0908
94	0.78746	-0.23894
94	0.86867	-0.1408
94	0.80413	-0.21799
94	0.83346	-0.18217
94	1.4721	0.3867
94	1.0649	0.062899
94	0.29802	-1.2106
94	0.958	-0.042909
95	1.156	0.14497
95	0.88222	-0.12531
95	0.92867	-0.074006
95	1.6155	0.47965
95	4.6245	1.5314
96	1.4648	0.38173
96	0.90239	-0.10271
97	3.5097	1.2555
97	2.667	0.98094
97	1.1305	0.12265
98	1.4323	0.35931
98	1.215	0.19478
98	0.45293	-0.79203
98	1.1753	0.16152
98	1.3157	0.2744
99	1.0584	0.056749
99	1.1708	0.15768
99	1.1027	0.097803
