## Supplementary Data: A zip file containing the simulation executable, the source code, R scripts, batch files, and simulation results. for "Age-related late-onset disease heritability patterns and implications for genome-wide association studies": StatisticalPower.csv

Age	nCases	p0	c0	d0	s0	sd0	p1	c1	d1	s1	sd1	p2	c2	d2	s2	sd2	p3	c3	d3	s3	sd3	p4	c4	d4	s4	sd4	p5	c5	d5	s5	sd5	p6	c6	d6	s6	sd6	p7	c7	d7	s7	sd7	p8	c8	d8	s8	sd8
27	1732	0.073	0.085354	-0.012354	0.085354	-0.012354	0.072996	0.078811	-0.0058151	0.078811	-0.0058151	0.072998	0.07958	-0.0065829	0.07958	-0.0065829	0.286	0.31428	-0.028283	0.31428	-0.028283	0.286	0.31245	-0.026452	0.31245	-0.026452	0.286	0.29321	-0.0072022	0.29321	-0.0072022	0.50001	0.53349	-0.033479	0.53349	-0.033479	0.5	0.52194	-0.021943	0.52194	-0.021943	0.5	0.5153	-0.015297	0.5153	-0.015297
28	3764	0.073	0.081562	-0.0085626	0.082757	-0.0097575	0.072996	0.082138	-0.0091423	0.081089	-0.0080938	0.072998	0.072795	0.00020263	0.074933	-0.0019358	0.286	0.31518	-0.029182	0.3149	-0.028899	0.286	0.3046	-0.018597	0.30707	-0.021072	0.286	0.29857	-0.01257	0.29688	-0.010878	0.50001	0.5337	-0.033688	0.53363	-0.033622	0.5	0.51913	-0.019132	0.52001	-0.020018	0.5	0.51129	-0.011287	0.51255	-0.012551
29	6146	0.073	0.081842	-0.0088423	0.082274	-0.0092744	0.072996	0.078778	-0.005782	0.079869	-0.0068734	0.072998	0.077584	-0.0045868	0.076333	-0.0033353	0.286	0.31362	-0.027622	0.31422	-0.028225	0.286	0.30546	-0.019457	0.30622	-0.02022	0.286	0.29643	-0.010422	0.29664	-0.010637	0.50001	0.53631	-0.036303	0.53505	-0.035037	0.5	0.52633	-0.026335	0.52335	-0.023353	0.5	0.50857	-0.0085656	0.51045	-0.010447
30	8940	0.073	0.083762	-0.010763	0.08292	-0.0099208	0.072995	0.080537	-0.0075414	0.080159	-0.0071636	0.072998	0.076491	-0.0034939	0.076402	-0.0034042	0.286	0.31462	-0.028619	0.31439	-0.028396	0.286	0.3069	-0.020899	0.30651	-0.020515	0.286	0.29359	-0.0075828	0.29531	-0.0093106	0.50001	0.53624	-0.036234	0.53557	-0.035557	0.5	0.52299	-0.02299	0.52319	-0.023195	0.5	0.51437	-0.01437	0.51215	-0.012151
31	12216	0.072999	0.083361	-0.010361	0.083084	-0.010085	0.072995	0.078026	-0.0050307	0.079365	-0.0063692	0.072997	0.076116	-0.0031185	0.076295	-0.0032978	0.286	0.31399	-0.027991	0.31424	-0.028245	0.286	0.30819	-0.02219	0.30714	-0.021139	0.286	0.29745	-0.011447	0.29611	-0.010107	0.50001	0.53453	-0.034523	0.53518	-0.035172	0.5	0.52684	-0.02684	0.52455	-0.024553	0.5	0.51434	-0.014336	0.51297	-0.012965
32	16056	0.072999	0.083178	-0.010178	0.083115	-0.010116	0.072995	0.081216	-0.0082204	0.079973	-0.0069776	0.072997	0.075735	-0.0027375	0.076111	-0.0031137	0.286	0.31583	-0.029836	0.31476	-0.028768	0.286	0.30413	-0.018135	0.30615	-0.020151	0.286	0.29616	-0.010157	0.29613	-0.010123	0.50001	0.53659	-0.036583	0.53564	-0.035636	0.5	0.52003	-0.020038	0.52307	-0.023069	0.5	0.51289	-0.012889	0.51294	-0.01294
33	20559	0.072999	0.084035	-0.011035	0.083387	-0.010388	0.072995	0.078498	-0.0055023	0.079536	-0.0065407	0.072997	0.077338	-0.004341	0.076475	-0.0034772	0.286	0.31513	-0.02913	0.31487	-0.028875	0.286	0.30627	-0.020274	0.30619	-0.020188	0.286	0.29753	-0.01153	0.29654	-0.01054	0.50001	0.53736	-0.037357	0.53615	-0.036146	0.5	0.52315	-0.023157	0.52309	-0.023095	0.5	0.51325	-0.013243	0.51303	-0.01303
34	25836	0.072999	0.084088	-0.011089	0.083577	-0.010578	0.072995	0.080714	-0.007719	0.079856	-0.0068604	0.072997	0.077992	-0.0049946	0.076886	-0.0038888	0.286	0.31701	-0.031017	0.31545	-0.029457	0.286	0.30498	-0.018983	0.30586	-0.019861	0.286	0.29625	-0.01025	0.29647	-0.010461	0.50001	0.53528	-0.035274	0.53592	-0.03591	0.5	0.52673	-0.026737	0.52408	-0.024083	0.5	0.51215	-0.012144	0.51279	-0.01279
35	32021	0.072999	0.082826	-0.0098269	0.083388	-0.010389	0.072995	0.079328	-0.006333	0.079723	-0.0067278	0.072997	0.076684	-0.0036868	0.076835	-0.003838	0.286	0.31506	-0.029069	0.31535	-0.029359	0.286	0.3066	-0.020603	0.30605	-0.020048	0.286	0.29644	-0.010432	0.29646	-0.010454	0.50001	0.53472	-0.034716	0.53562	-0.03561	0.5	0.52315	-0.023151	0.52384	-0.023849	0.5	0.51259	-0.012588	0.51274	-0.012739
36	39269	0.072999	0.082538	-0.0095388	0.083188	-0.010189	0.072995	0.079431	-0.0064358	0.079654	-0.006659	0.072997	0.076099	-0.0031018	0.076662	-0.0036645	0.28599	0.31521	-0.029216	0.31532	-0.029326	0.286	0.30585	-0.019854	0.306	-0.020003	0.286	0.29637	-0.010367	0.29644	-0.010434	0.50001	0.53566	-0.035659	0.53563	-0.035622	0.49999	0.52402	-0.024023	0.52389	-0.023891	0.5	0.51254	-0.012535	0.51269	-0.012691
37	47761	0.072999	0.083199	-0.0102	0.08319	-0.010192	0.072995	0.080526	-0.0075311	0.079848	-0.0068535	0.072997	0.076639	-0.0036414	0.076657	-0.0036594	0.28599	0.3144	-0.028402	0.31511	-0.029121	0.286	0.3059	-0.019904	0.30598	-0.019981	0.286	0.29483	-0.0088295	0.29608	-0.010076	0.5	0.53588	-0.035872	0.53568	-0.035678	0.49999	0.5249	-0.024904	0.52411	-0.024117	0.5	0.51228	-0.012278	0.5126	-0.012599
38	57707	0.072998	0.082812	-0.0098138	0.08311	-0.010112	0.072995	0.079303	-0.0063083	0.079733	-0.006738	0.072997	0.076083	-0.0030856	0.076535	-0.0035377	0.28599	0.31545	-0.029457	0.31519	-0.029193	0.286	0.30676	-0.02076	0.30614	-0.020147	0.286	0.29727	-0.011272	0.29633	-0.01033	0.5	0.53342	-0.033415	0.5352	-0.035199	0.49999	0.52582	-0.025827	0.52447	-0.02448	0.5	0.51313	-0.01313	0.51271	-0.012712
39	69354	0.072998	0.083112	-0.010114	0.08311	-0.010113	0.072994	0.078912	-0.0059172	0.079566	-0.0065714	0.072997	0.076201	-0.0032039	0.076467	-0.00347	0.28599	0.31609	-0.030101	0.31537	-0.029378	0.286	0.30563	-0.019632	0.30604	-0.020043	0.286	0.29598	-0.0099767	0.29626	-0.010259	0.5	0.53345	-0.033447	0.53485	-0.034844	0.49999	0.52475	-0.024757	0.52453	-0.024537	0.5	0.51267	-0.012673	0.51271	-0.012704
40	82988	0.072998	0.082837	-0.0098398	0.083057	-0.01006	0.072994	0.080022	-0.0070275	0.079655	-0.0066608	0.072997	0.076682	-0.003685	0.076509	-0.0035122	0.28599	0.31561	-0.029621	0.31542	-0.029427	0.286	0.30648	-0.020485	0.30612	-0.02013	0.286	0.29599	-0.0099926	0.29621	-0.010207	0.5	0.5347	-0.034697	0.53482	-0.034816	0.49999	0.52374	-0.023745	0.52437	-0.024383	0.5	0.51226	-0.012264	0.51262	-0.012619
41	98943	0.072997	0.083198	-0.010201	0.083084	-0.010087	0.072994	0.079694	-0.0067002	0.079662	-0.0066685	0.072997	0.076682	-0.0036856	0.076542	-0.0035451	0.28599	0.31611	-0.030119	0.31555	-0.029559	0.28599	0.30569	-0.019692	0.30604	-0.020048	0.286	0.29684	-0.010839	0.29633	-0.010327	0.5	0.53431	-0.034315	0.53472	-0.034723	0.49999	0.52466	-0.024669	0.52443	-0.024438	0.5	0.51111	-0.011105	0.51233	-0.012333
42	117606	0.072996	0.082183	-0.0091861	0.082918	-0.0099218	0.072993	0.079201	-0.0062075	0.079578	-0.0065842	0.072996	0.076508	-0.0035119	0.076536	-0.0035392	0.28599	0.31486	-0.028877	0.31542	-0.029435	0.28599	0.30592	-0.019923	0.30602	-0.020026	0.286	0.29648	-0.010483	0.29636	-0.010356	0.5	0.53532	-0.035318	0.53483	-0.034834	0.49999	0.52376	-0.023771	0.52431	-0.024317	0.5	0.51174	-0.011737	0.51222	-0.012224
43	139425	0.072996	0.082846	-0.0098504	0.082905	-0.0099096	0.072993	0.079311	-0.0063185	0.07953	-0.0065371	0.072996	0.076447	-0.0034512	0.07652	-0.0035236	0.28599	0.31544	-0.029453	0.31543	-0.02944	0.28599	0.30606	-0.02007	0.30603	-0.020035	0.286	0.29606	-0.010063	0.2963	-0.010305	0.49999	0.53623	-0.036231	0.53508	-0.035086	0.49999	0.52312	-0.023134	0.52409	-0.024107	0.5	0.51187	-0.011876	0.51216	-0.012163
44	164920	0.072995	0.083423	-0.010428	0.082996	-0.010001	0.072992	0.079373	-0.0063804	0.079503	-0.0065102	0.072996	0.076707	-0.003711	0.076552	-0.0035566	0.28598	0.31535	-0.029367	0.31541	-0.029429	0.28599	0.30436	-0.01837	0.30574	-0.019746	0.286	0.29542	-0.0094166	0.29615	-0.01015	0.49999	0.5347	-0.034713	0.53501	-0.035023	0.49999	0.52338	-0.023397	0.52397	-0.023984	0.5	0.51256	-0.012563	0.51223	-0.012233
45	194689	0.072994	0.083139	-0.010145	0.08302	-0.010026	0.072992	0.079629	-0.0066369	0.079524	-0.0065324	0.072995	0.076852	-0.0038561	0.076604	-0.0036081	0.28598	0.31521	-0.029228	0.31538	-0.029397	0.28599	0.30582	-0.019829	0.30575	-0.019762	0.286	0.29678	-0.010785	0.29626	-0.01026	0.49999	0.53428	-0.034295	0.53489	-0.034901	0.49998	0.52346	-0.023479	0.52388	-0.0239	0.5	0.51148	-0.01148	0.5121	-0.012106
46	229421	0.072993	0.083135	-0.010142	0.083039	-0.010047	0.072991	0.079789	-0.0067982	0.079569	-0.0065776	0.072995	0.07627	-0.0032752	0.076548	-0.0035526	0.28598	0.31455	-0.028573	0.31524	-0.029262	0.28599	0.30616	-0.020173	0.30582	-0.019832	0.286	0.29648	-0.010486	0.2963	-0.010299	0.49998	0.53495	-0.03497	0.5349	-0.034916	0.49998	0.52373	-0.023751	0.52386	-0.023877	0.5	0.51207	-0.01207	0.5121	-0.012101
47	269907	0.072991	0.082685	-0.0096938	0.082981	-0.0099896	0.07299	0.079612	-0.0066218	0.079576	-0.0065856	0.072995	0.076375	-0.0033804	0.076519	-0.0035246	0.28597	0.31558	-0.029603	0.31529	-0.029321	0.28598	0.30651	-0.020531	0.30593	-0.01995	0.286	0.29569	-0.0096931	0.2962	-0.0102	0.49998	0.53491	-0.034929	0.5349	-0.034922	0.49998	0.52362	-0.02364	0.52382	-0.023841	0.49999	0.51229	-0.012294	0.51213	-0.012134
48	317048	0.07299	0.082847	-0.0098567	0.082959	-0.0099694	0.072989	0.079737	-0.0067481	0.079602	-0.0066128	0.072994	0.076143	-0.0031489	0.076458	-0.0034642	0.28597	0.31456	-0.028589	0.31517	-0.029206	0.28598	0.30574	-0.019759	0.3059	-0.019921	0.28599	0.29573	-0.0097365	0.29612	-0.010126	0.49997	0.53443	-0.034455	0.53483	-0.034851	0.49997	0.5238	-0.023827	0.52382	-0.023842	0.49999	0.51254	-0.012547	0.51219	-0.012203
49	371869	0.072988	0.082968	-0.0099798	0.082961	-0.0099726	0.072988	0.079514	-0.0065258	0.079588	-0.0065999	0.072994	0.076359	-0.0033654	0.076442	-0.0034489	0.28596	0.3148	-0.028838	0.31511	-0.029152	0.28598	0.30594	-0.01996	0.30591	-0.019931	0.28599	0.29576	-0.0097636	0.29606	-0.01007	0.49997	0.53546	-0.035495	0.53493	-0.034959	0.49997	0.524	-0.024027	0.52384	-0.023875	0.49999	0.51285	-0.012861	0.5123	-0.01231
50	435529	0.072986	0.082755	-0.009769	0.082928	-0.0099423	0.072986	0.079611	-0.0066248	0.079591	-0.0066051	0.072993	0.07677	-0.0037775	0.076494	-0.0035014	0.28596	0.31526	-0.029301	0.31514	-0.029181	0.28597	0.30609	-0.020118	0.30594	-0.019964	0.28599	0.29622	-0.010234	0.29609	-0.010098	0.49996	0.53455	-0.034594	0.53487	-0.034908	0.49996	0.52349	-0.023523	0.52379	-0.023824	0.49999	0.51182	-0.011829	0.51222	-0.012236
51	509325	0.072983	0.083034	-0.010051	0.082945	-0.0099614	0.072985	0.079839	-0.006854	0.07963	-0.0066453	0.072992	0.076592	-0.0036001	0.076509	-0.0035175	0.28595	0.31511	-0.029158	0.31513	-0.029184	0.28597	0.30588	-0.019915	0.30593	-0.019961	0.28599	0.29617	-0.010184	0.2961	-0.010113	0.49995	0.5341	-0.034145	0.53475	-0.034797	0.49996	0.52395	-0.02399	0.52381	-0.023855	0.49998	0.51241	-0.012428	0.51225	-0.012269
52	594704	0.07298	0.083055	-0.010075	0.082962	-0.0099814	0.072983	0.079693	-0.0067105	0.07964	-0.006657	0.072991	0.076462	-0.0034708	0.076502	-0.0035112	0.28594	0.31512	-0.02918	0.31513	-0.02919	0.28596	0.30548	-0.019515	0.30586	-0.019897	0.28598	0.29608	-0.010097	0.2961	-0.010113	0.49994	0.53488	-0.034936	0.53477	-0.034827	0.49995	0.5238	-0.023851	0.52381	-0.02386	0.49998	0.51254	-0.012557	0.5123	-0.012316
53	693258	0.072977	0.082933	-0.0099559	0.082957	-0.0099804	0.07298	0.07985	-0.00687	0.079672	-0.0066914	0.07299	0.07625	-0.00326	0.076464	-0.003474	0.28593	0.3154	-0.029472	0.31517	-0.029242	0.28595	0.30592	-0.019961	0.30587	-0.019913	0.28598	0.29614	-0.010154	0.2961	-0.010122	0.49993	0.53451	-0.034581	0.53473	-0.0348	0.49994	0.52366	-0.023718	0.52379	-0.023846	0.49998	0.51195	-0.01197	0.51224	-0.012267
54	806720	0.072973	0.082856	-0.0098832	0.082942	-0.0099692	0.072978	0.079631	-0.0066531	0.079666	-0.0066879	0.072988	0.076345	-0.0033569	0.076446	-0.0034576	0.28592	0.31507	-0.029148	0.31516	-0.029238	0.28595	0.3059	-0.01995	0.30587	-0.019925	0.28598	0.29607	-0.010097	0.2961	-0.010122	0.49992	0.53436	-0.034444	0.53467	-0.034758	0.49993	0.5234	-0.023467	0.52373	-0.023797	0.49997	0.51211	-0.012138	0.51222	-0.012252
55	936949	0.072968	0.083026	-0.010058	0.082955	-0.0099864	0.072974	0.079606	-0.0066316	0.079657	-0.0066822	0.072987	0.076233	-0.0032463	0.076414	-0.0034275	0.2859	0.31494	-0.029037	0.31512	-0.02922	0.28594	0.30542	-0.01948	0.3058	-0.019867	0.28597	0.29602	-0.010048	0.29609	-0.010115	0.4999	0.5347	-0.034801	0.53468	-0.034778	0.49992	0.52326	-0.023334	0.52366	-0.023737	0.49997	0.51223	-0.012265	0.51222	-0.012259
56	1085898	0.072963	0.083107	-0.010145	0.082977	-0.010014	0.072971	0.079785	-0.006814	0.079676	-0.0067047	0.072985	0.076324	-0.0033389	0.076401	-0.003416	0.28589	0.31515	-0.029265	0.31513	-0.02924	0.28593	0.3056	-0.019676	0.30577	-0.019848	0.28597	0.29578	-0.0098119	0.29604	-0.010075	0.49988	0.53494	-0.035056	0.53472	-0.034836	0.49991	0.52357	-0.023658	0.52365	-0.023737	0.49996	0.51184	-0.011884	0.51217	-0.012209
57	1255580	0.072956	0.082994	-0.010038	0.082979	-0.010023	0.072967	0.079648	-0.0066814	0.079672	-0.006705	0.072983	0.07635	-0.0033674	0.076394	-0.0034108	0.28587	0.31507	-0.029198	0.31512	-0.02925	0.28591	0.30582	-0.019905	0.30578	-0.019867	0.28596	0.29586	-0.0099003	0.29602	-0.010055	0.49986	0.53481	-0.034955	0.53473	-0.034872	0.49989	0.52385	-0.023952	0.52367	-0.023781	0.49995	0.5122	-0.012249	0.51217	-0.012222
58	1447999	0.072949	0.08303	-0.010081	0.082987	-0.010038	0.072962	0.079523	-0.0065616	0.07965	-0.0066885	0.07298	0.076406	-0.0034256	0.076395	-0.003415	0.28585	0.31505	-0.029197	0.31511	-0.02926	0.2859	0.30592	-0.020026	0.3058	-0.019902	0.28595	0.2957	-0.0097492	0.29597	-0.010017	0.49983	0.53423	-0.034393	0.53466	-0.034824	0.49988	0.52346	-0.023583	0.52364	-0.023767	0.49994	0.51182	-0.01188	0.51212	-0.01218
59	1665070	0.072941	0.082947	-0.010006	0.082981	-0.01004	0.072956	0.079518	-0.0065613	0.079631	-0.0066752	0.072977	0.076338	-0.0033606	0.076387	-0.0034097	0.28582	0.31502	-0.0292	0.3151	-0.029273	0.28588	0.3059	-0.020019	0.30582	-0.019933	0.28594	0.29625	-0.010302	0.29601	-0.010065	0.4998	0.53457	-0.034762	0.53464	-0.034841	0.49986	0.52381	-0.023949	0.52367	-0.02381	0.49993	0.51219	-0.012257	0.51213	-0.0122
60	1908520	0.072931	0.083001	-0.01007	0.082984	-0.010053	0.07295	0.079611	-0.0066608	0.079629	-0.0066787	0.072974	0.076347	-0.0033732	0.076382	-0.0034074	0.2858	0.31512	-0.029321	0.3151	-0.029304	0.28586	0.30594	-0.020073	0.30583	-0.019969	0.28594	0.29577	-0.0098357	0.29598	-0.010041	0.49977	0.53426	-0.034487	0.53459	-0.03482	0.49983	0.52333	-0.023493	0.52362	-0.023785	0.49992	0.51193	-0.012009	0.5121	-0.012183
61	2179758	0.07292	0.082862	-0.0099417	0.082967	-0.010047	0.072943	0.079493	-0.0065504	0.07961	-0.0066672	0.072971	0.076275	-0.0033048	0.076367	-0.0033964	0.28576	0.31498	-0.029215	0.31508	-0.029319	0.28584	0.30557	-0.019732	0.3058	-0.019955	0.28592	0.29576	-0.009836	0.29595	-0.010022	0.49973	0.53454	-0.034803	0.53458	-0.03485	0.49981	0.52337	-0.023558	0.52358	-0.023776	0.49991	0.5121	-0.012191	0.5121	-0.012196
62	2479735	0.072908	0.082847	-0.0099391	0.082951	-0.010043	0.072934	0.079789	-0.0068547	0.079634	-0.0067	0.072966	0.076328	-0.0033611	0.076362	-0.0033953	0.28573	0.31494	-0.029213	0.31506	-0.029336	0.28582	0.3053	-0.019488	0.30573	-0.019913	0.28591	0.29592	-0.01001	0.29594	-0.010031	0.49969	0.53468	-0.034995	0.5346	-0.034908	0.49978	0.52351	-0.023734	0.52357	-0.023796	0.49989	0.51171	-0.011817	0.51205	-0.012157
63	2808789	0.072894	0.082743	-0.0098496	0.082923	-0.010029	0.072925	0.079637	-0.0067124	0.079635	-0.0067099	0.072962	0.076432	-0.0034704	0.076371	-0.0034095	0.28569	0.3148	-0.029114	0.31503	-0.029342	0.28579	0.30557	-0.019786	0.30571	-0.01992	0.2859	0.29586	-0.009963	0.29593	-0.010035	0.49964	0.53423	-0.034592	0.53455	-0.034908	0.49975	0.52333	-0.023581	0.52354	-0.023796	0.49988	0.5118	-0.01192	0.51202	-0.01214
64	3166498	0.072878	0.082731	-0.0098534	0.082898	-0.01002	0.072914	0.07954	-0.0066256	0.079622	-0.0067081	0.072956	0.076297	-0.0033409	0.076361	-0.0034052	0.28564	0.31484	-0.029204	0.31501	-0.029365	0.28576	0.3056	-0.019839	0.30569	-0.019937	0.28588	0.29592	-0.010036	0.29593	-0.010049	0.49958	0.53415	-0.034564	0.5345	-0.034912	0.49971	0.52316	-0.023457	0.52349	-0.023785	0.49986	0.51202	-0.012169	0.51202	-0.012161
65	3551542	0.07286	0.082729	-0.0098687	0.082877	-0.010016	0.072902	0.079574	-0.006672	0.079616	-0.006714	0.07295	0.076381	-0.003431	0.076364	-0.0034139	0.28559	0.31458	-0.028993	0.31495	-0.029363	0.28572	0.30549	-0.019768	0.30567	-0.019947	0.28586	0.29596	-0.0101	0.29593	-0.010071	0.49952	0.53393	-0.034404	0.53442	-0.034901	0.49967	0.52316	-0.023492	0.52345	-0.023784	0.49983	0.51185	-0.012011	0.512	-0.012161
66	3961604	0.07284	0.082738	-0.0098981	0.082859	-0.010019	0.072889	0.079598	-0.0067099	0.079614	-0.0067253	0.072943	0.076301	-0.0033578	0.076356	-0.0034128	0.28553	0.31449	-0.028961	0.31489	-0.029364	0.28568	0.30531	-0.019627	0.30562	-0.019942	0.28584	0.29593	-0.010082	0.29593	-0.01009	0.49945	0.53394	-0.034488	0.53436	-0.03491	0.49962	0.52323	-0.023617	0.52342	-0.023805	0.49981	0.51176	-0.011948	0.51197	-0.012155
67	4393333	0.072818	0.082703	-0.0098849	0.08284	-0.010022	0.072874	0.079498	-0.0066239	0.0796	-0.006726	0.072936	0.076331	-0.0033953	0.076353	-0.0034174	0.28547	0.31425	-0.028789	0.31482	-0.029351	0.28564	0.30517	-0.019532	0.30557	-0.01993	0.28582	0.29599	-0.010172	0.29594	-0.01012	0.49938	0.53381	-0.03443	0.5343	-0.034919	0.49957	0.52322	-0.023651	0.5234	-0.023833	0.49978	0.51179	-0.012004	0.51194	-0.01216
68	4842369	0.072794	0.082691	-0.0098975	0.082823	-0.010029	0.072858	0.079443	-0.0065853	0.079581	-0.0067237	0.072927	0.076262	-0.0033347	0.076342	-0.0034149	0.28539	0.31419	-0.028793	0.31474	-0.029348	0.28559	0.30512	-0.019527	0.30552	-0.019925	0.2858	0.29562	-0.0098267	0.2959	-0.010107	0.49929	0.53391	-0.034621	0.53425	-0.03496	0.49951	0.5232	-0.023697	0.52338	-0.023868	0.49975	0.51183	-0.012075	0.51193	-0.012177
69	5303459	0.072767	0.08264	-0.0098728	0.082802	-0.010035	0.07284	0.079471	-0.006631	0.079569	-0.006729	0.072918	0.076229	-0.0033107	0.076329	-0.0034109	0.28532	0.31428	-0.028964	0.31469	-0.029373	0.28554	0.305	-0.019465	0.30546	-0.019919	0.28577	0.29569	-0.0099213	0.29588	-0.010109	0.4992	0.53357	-0.034373	0.53417	-0.034975	0.49944	0.52297	-0.023525	0.52333	-0.023886	0.49972	0.51174	-0.012017	0.51191	-0.012187
70	5770654	0.072738	0.082611	-0.0098733	0.082781	-0.010043	0.07282	0.079341	-0.0065205	0.079543	-0.006723	0.072909	0.076209	-0.0033001	0.076316	-0.0034073	0.28523	0.31422	-0.028988	0.31464	-0.029407	0.28548	0.30493	-0.019448	0.3054	-0.019918	0.28574	0.29572	-0.009981	0.29586	-0.010121	0.4991	0.53345	-0.034358	0.53409	-0.034997	0.49937	0.52288	-0.023505	0.52328	-0.023905	0.49969	0.51167	-0.011982	0.51188	-0.012196
71	6237573	0.072706	0.082598	-0.0098916	0.082761	-0.010055	0.072799	0.079374	-0.0065749	0.079525	-0.006726	0.072898	0.076243	-0.0033452	0.076308	-0.0034102	0.28514	0.31397	-0.028831	0.31457	-0.029428	0.28542	0.30474	-0.019324	0.30533	-0.01991	0.28571	0.29553	-0.0098238	0.29583	-0.010118	0.49899	0.53326	-0.034277	0.534	-0.035018	0.4993	0.52276	-0.023462	0.52322	-0.023925	0.49965	0.5117	-0.012057	0.51186	-0.012216
72	6697725	0.072672	0.082473	-0.0098005	0.082732	-0.010059	0.072777	0.07936	-0.0065832	0.079508	-0.0067317	0.072887	0.076165	-0.003278	0.076293	-0.0034067	0.28504	0.3136	-0.028557	0.31447	-0.029426	0.28535	0.30474	-0.019387	0.30527	-0.019916	0.28567	0.29553	-0.0098529	0.2958	-0.010121	0.49887	0.53323	-0.034365	0.53393	-0.035057	0.49922	0.52258	-0.023359	0.52316	-0.023939	0.49961	0.51166	-0.012055	0.51184	-0.012236
73	7144835	0.072636	0.082459	-0.0098226	0.082705	-0.010068	0.072752	0.079301	-0.0065485	0.079488	-0.0067354	0.072875	0.076159	-0.0032848	0.07628	-0.0034056	0.28493	0.31362	-0.028691	0.31438	-0.029449	0.28528	0.30478	-0.019504	0.30522	-0.01994	0.28564	0.29544	-0.0097977	0.29576	-0.010121	0.49874	0.53294	-0.034194	0.53383	-0.035085	0.49913	0.52243	-0.023294	0.52308	-0.023953	0.49956	0.51149	-0.011931	0.51181	-0.012246
74	7573158	0.072598	0.082361	-0.0097631	0.082672	-0.010074	0.072726	0.079324	-0.0065978	0.079472	-0.0067457	0.072862	0.076164	-0.0033023	0.076269	-0.0034075	0.28482	0.31351	-0.028689	0.3143	-0.029479	0.2852	0.3044	-0.019199	0.30514	-0.019938	0.2856	0.2955	-0.0099013	0.29574	-0.010136	0.49861	0.53277	-0.034159	0.53373	-0.035119	0.49904	0.52235	-0.023313	0.52302	-0.023975	0.49951	0.51148	-0.011967	0.51178	-0.012262
75	7977736	0.072557	0.082277	-0.0097198	0.082636	-0.010079	0.0727	0.079173	-0.0064734	0.079445	-0.0067454	0.072848	0.076044	-0.0031954	0.076249	-0.0034003	0.2847	0.31336	-0.028653	0.31421	-0.029512	0.28512	0.30445	-0.019322	0.30508	-0.019955	0.28556	0.29532	-0.0097637	0.2957	-0.010139	0.49847	0.53268	-0.034211	0.53363	-0.035166	0.49894	0.52222	-0.023274	0.52294	-0.023999	0.49947	0.51126	-0.011798	0.51173	-0.012264
76	8354589	0.072515	0.082211	-0.0096964	0.082599	-0.010084	0.072671	0.079104	-0.0064322	0.079415	-0.0067439	0.072834	0.076192	-0.0033584	0.076244	-0.0034101	0.28458	0.31319	-0.028613	0.31412	-0.029548	0.28504	0.30436	-0.019316	0.30502	-0.019977	0.28552	0.29534	-0.0098266	0.29567	-0.010151	0.49832	0.53239	-0.034069	0.53352	-0.035206	0.49884	0.52206	-0.023219	0.52287	-0.024024	0.49941	0.51147	-0.012052	0.51171	-0.012294
77	8700808	0.072471	0.082097	-0.0096264	0.082557	-0.010086	0.072642	0.079098	-0.0064556	0.079389	-0.006747	0.072819	0.076061	-0.0032423	0.076229	-0.0034097	0.28445	0.31291	-0.028468	0.31402	-0.029578	0.28495	0.30412	-0.019166	0.30494	-0.01999	0.28547	0.29525	-0.0097773	0.29563	-0.010161	0.49816	0.5322	-0.034038	0.53341	-0.035252	0.49874	0.52186	-0.023125	0.52278	-0.024046	0.49936	0.51117	-0.011816	0.51166	-0.012304
78	9014573	0.072425	0.08205	-0.0096244	0.082517	-0.010092	0.072611	0.079094	-0.0064832	0.079366	-0.0067545	0.072804	0.076007	-0.0032038	0.076211	-0.0034075	0.28431	0.31268	-0.028372	0.31392	-0.029606	0.28486	0.30403	-0.01917	0.30487	-0.020009	0.28543	0.29509	-0.0096661	0.29559	-0.010164	0.498	0.53176	-0.033758	0.53328	-0.035281	0.49863	0.5217	-0.023073	0.5227	-0.02407	0.4993	0.51121	-0.011905	0.51163	-0.012324
79	9295089	0.072378	0.082032	-0.0096547	0.082481	-0.010103	0.072579	0.079036	-0.0064562	0.079341	-0.0067614	0.072788	0.076054	-0.003266	0.076199	-0.0034117	0.28417	0.31244	-0.028272	0.31381	-0.029635	0.28477	0.30384	-0.01907	0.30479	-0.020025	0.28538	0.2952	-0.0098273	0.29556	-0.010183	0.49783	0.53163	-0.033799	0.53316	-0.035323	0.49851	0.52161	-0.023093	0.52261	-0.024102	0.49924	0.51106	-0.011813	0.51158	-0.01234
80	9542473	0.072329	0.081937	-0.0096078	0.082442	-0.010113	0.072547	0.078982	-0.0064356	0.079315	-0.0067683	0.072771	0.07604	-0.003269	0.076188	-0.0034168	0.28403	0.3122	-0.028168	0.31369	-0.029662	0.28467	0.3037	-0.01903	0.30471	-0.020043	0.28533	0.29495	-0.0096167	0.29552	-0.010188	0.49766	0.53143	-0.03377	0.53303	-0.035371	0.4984	0.52147	-0.023075	0.52253	-0.024137	0.49918	0.51093	-0.011746	0.51154	-0.012352
81	9757602	0.072279	0.081815	-0.009536	0.082399	-0.01012	0.072513	0.078933	-0.0064198	0.079289	-0.0067757	0.072754	0.076032	-0.0032783	0.076177	-0.0034233	0.28388	0.31202	-0.028134	0.31358	-0.029694	0.28457	0.30363	-0.019062	0.30464	-0.020069	0.28528	0.29499	-0.0097136	0.29548	-0.010203	0.49749	0.5311	-0.033617	0.5329	-0.035414	0.49828	0.52123	-0.022952	0.52244	-0.024167	0.49912	0.5108	-0.011676	0.51149	-0.012363
82	9941948	0.072228	0.081767	-0.0095391	0.082357	-0.010129	0.072479	0.078881	-0.006402	0.079262	-0.0067833	0.072737	0.075953	-0.003216	0.076162	-0.0034258	0.28373	0.31179	-0.028055	0.31346	-0.029728	0.28447	0.30354	-0.019073	0.30457	-0.020099	0.28523	0.29499	-0.0097627	0.29545	-0.010223	0.49731	0.53096	-0.033655	0.53277	-0.035468	0.49815	0.52113	-0.022976	0.52236	-0.024204	0.49906	0.5107	-0.01164	0.51143	-0.012374
83	10097412	0.072176	0.081636	-0.0094602	0.082313	-0.010136	0.072444	0.078822	-0.0063785	0.079235	-0.0067909	0.072719	0.075913	-0.0031937	0.076147	-0.0034278	0.28358	0.31151	-0.027935	0.31334	-0.029759	0.28436	0.30341	-0.019044	0.3045	-0.020131	0.28517	0.29482	-0.0096455	0.29541	-0.010236	0.49712	0.53064	-0.033515	0.53264	-0.035518	0.49803	0.52084	-0.022815	0.52226	-0.024235	0.499	0.51076	-0.011761	0.51139	-0.012396
84	10226173	0.072123	0.081643	-0.0095202	0.082273	-0.01015	0.072409	0.078751	-0.0063428	0.079206	-0.0067975	0.072701	0.075963	-0.0032622	0.076136	-0.0034351	0.28342	0.31131	-0.027885	0.31322	-0.029794	0.28426	0.30317	-0.018909	0.30442	-0.020158	0.28512	0.29473	-0.0096064	0.29537	-0.010249	0.49694	0.53039	-0.033456	0.53251	-0.035571	0.4979	0.52069	-0.022789	0.52217	-0.024269	0.49893	0.5106	-0.011664	0.51135	-0.012414
85	10330559	0.07207	0.081543	-0.0094732	0.082232	-0.010162	0.072373	0.078726	-0.0063533	0.079179	-0.0068064	0.072683	0.075832	-0.0031485	0.076119	-0.0034357	0.28327	0.31106	-0.027793	0.3131	-0.02983	0.28415	0.30299	-0.018837	0.30434	-0.020184	0.28507	0.29456	-0.0094939	0.29532	-0.010257	0.49675	0.53007	-0.033319	0.53237	-0.035622	0.49777	0.52046	-0.02269	0.52207	-0.024301	0.49887	0.51053	-0.011669	0.5113	-0.012434
86	10412942	0.072016	0.081454	-0.0094385	0.08219	-0.010174	0.072336	0.078694	-0.0063577	0.079153	-0.0068167	0.072665	0.075888	-0.0032232	0.076106	-0.0034417	0.28311	0.31088	-0.027767	0.31298	-0.029869	0.28404	0.30286	-0.018819	0.30426	-0.020212	0.28501	0.29458	-0.0095653	0.29528	-0.010272	0.49656	0.52994	-0.033385	0.53224	-0.035683	0.49764	0.52045	-0.02281	0.52199	-0.024344	0.4988	0.51048	-0.011678	0.51126	-0.012457
87	10475652	0.071961	0.081338	-0.0093767	0.082146	-0.010185	0.072299	0.078646	-0.006347	0.079127	-0.0068275	0.072646	0.075907	-0.0032614	0.076096	-0.0034504	0.28295	0.31075	-0.027802	0.31286	-0.029916	0.28394	0.30274	-0.018807	0.30418	-0.020243	0.28496	0.29453	-0.0095762	0.29524	-0.010289	0.49636	0.52959	-0.03323	0.5321	-0.035739	0.49751	0.52009	-0.02258	0.52189	-0.024378	0.49873	0.51037	-0.01164	0.51121	-0.012479
88	10520920	0.071907	0.081191	-0.0092844	0.082099	-0.010192	0.072262	0.078581	-0.0063189	0.0791	-0.0068377	0.072627	0.075809	-0.003182	0.076082	-0.0034549	0.28279	0.31039	-0.0276	0.31274	-0.029956	0.28383	0.30263	-0.018804	0.3041	-0.020278	0.2849	0.2945	-0.0096012	0.29521	-0.010309	0.49617	0.52939	-0.03322	0.53197	-0.035801	0.49738	0.52005	-0.022668	0.5218	-0.02442	0.49866	0.51041	-0.011752	0.51117	-0.012508
89	10550839	0.071852	0.081157	-0.0093054	0.082055	-0.010203	0.072225	0.078482	-0.0062563	0.079071	-0.0068457	0.072608	0.075774	-0.0031651	0.076068	-0.0034592	0.28262	0.31031	-0.027688	0.31263	-0.030006	0.28372	0.30227	-0.018558	0.30402	-0.020301	0.28484	0.29433	-0.0094902	0.29517	-0.010324	0.49597	0.52903	-0.033054	0.53183	-0.035858	0.49725	0.51976	-0.022515	0.5217	-0.024457	0.49859	0.51022	-0.011621	0.51113	-0.012532
90	10567337	0.071796	0.081115	-0.0093181	0.082013	-0.010216	0.072188	0.07842	-0.0062316	0.079042	-0.0068536	0.07259	0.075754	-0.0031646	0.076054	-0.003464	0.28246	0.30998	-0.02752	0.31251	-0.030051	0.28361	0.30219	-0.018583	0.30394	-0.02033	0.28479	0.29433	-0.009548	0.29513	-0.010343	0.49578	0.52881	-0.033032	0.5317	-0.035919	0.49711	0.51963	-0.022517	0.52161	-0.024498	0.49852	0.51014	-0.011611	0.51108	-0.012557
91	10572170	0.071741	0.080999	-0.009258	0.081969	-0.010228	0.072151	0.078419	-0.006268	0.079015	-0.0068644	0.072571	0.075707	-0.0031362	0.076039	-0.0034679	0.28229	0.30976	-0.027469	0.31239	-0.030097	0.28349	0.302	-0.018501	0.30385	-0.020358	0.28473	0.29419	-0.0094625	0.29509	-0.01036	0.49558	0.52842	-0.032841	0.53156	-0.035975	0.49698	0.51936	-0.022388	0.52151	-0.024536	0.49846	0.50992	-0.011466	0.51103	-0.012576
92	10566914	0.071686	0.080859	-0.0091733	0.081924	-0.010238	0.072113	0.078313	-0.0061997	0.078986	-0.0068728	0.072551	0.075764	-0.003213	0.076027	-0.0034759	0.28213	0.30956	-0.027437	0.31227	-0.030146	0.28338	0.30187	-0.018487	0.30377	-0.020387	0.28467	0.29404	-0.0093639	0.29505	-0.010373	0.49538	0.52832	-0.032939	0.53142	-0.036041	0.49684	0.51917	-0.022331	0.52142	-0.024574	0.49839	0.50981	-0.01142	0.51098	-0.012594
93	10552975	0.07163	0.080774	-0.009144	0.081878	-0.010248	0.072076	0.078339	-0.0062631	0.078961	-0.0068851	0.072533	0.075658	-0.0031255	0.076013	-0.0034803	0.28196	0.30922	-0.027257	0.31215	-0.030191	0.28327	0.30179	-0.018517	0.30369	-0.020421	0.28462	0.29397	-0.0093499	0.295	-0.010387	0.49518	0.52806	-0.032881	0.53129	-0.036107	0.49671	0.51903	-0.022321	0.52132	-0.024615	0.49832	0.5098	-0.011485	0.51094	-0.012617
94	10531595	0.071575	0.080743	-0.0091686	0.081835	-0.010261	0.072038	0.078197	-0.0061586	0.078932	-0.0068936	0.072513	0.075662	-0.0031481	0.075999	-0.0034861	0.2818	0.30901	-0.027212	0.31203	-0.030237	0.28316	0.30162	-0.018466	0.30361	-0.020455	0.28456	0.2941	-0.0095461	0.29497	-0.010411	0.49499	0.52762	-0.032634	0.53115	-0.036166	0.49657	0.51888	-0.022304	0.52123	-0.024658	0.49825	0.50972	-0.011474	0.51089	-0.012641
95	10503865	0.071518	0.080727	-0.0092085	0.081795	-0.010276	0.072001	0.078075	-0.0060742	0.078901	-0.0068995	0.072494	0.07561	-0.0031159	0.075985	-0.0034909	0.28163	0.30863	-0.026996	0.31191	-0.030277	0.28305	0.30141	-0.018365	0.30353	-0.020487	0.2845	0.29394	-0.009435	0.29493	-0.010431	0.49479	0.52747	-0.032685	0.53102	-0.036231	0.49644	0.51875	-0.022313	0.52114	-0.024704	0.49818	0.50956	-0.011383	0.51084	-0.012662
96	10470738	0.071463	0.080597	-0.0091341	0.081753	-0.01029	0.071963	0.078154	-0.0061905	0.078874	-0.0069111	0.072476	0.075549	-0.0030733	0.07597	-0.0034944	0.28147	0.30846	-0.026997	0.31179	-0.030322	0.28293	0.30137	-0.018433	0.30346	-0.020524	0.28444	0.29382	-0.0093812	0.29489	-0.010449	0.49459	0.52723	-0.032645	0.53088	-0.036298	0.4963	0.51849	-0.022187	0.52105	-0.024746	0.49811	0.50951	-0.011405	0.51079	-0.012685
97	10433041	0.071407	0.080451	-0.0090435	0.081709	-0.010302	0.071925	0.078121	-0.0061961	0.078849	-0.0069237	0.072457	0.075522	-0.003065	0.075955	-0.0034981	0.2813	0.30831	-0.027007	0.31167	-0.03037	0.28282	0.30106	-0.018238	0.30338	-0.020555	0.28439	0.29373	-0.0093392	0.29485	-0.010467	0.49439	0.52688	-0.032497	0.53075	-0.036363	0.49616	0.51829	-0.022123	0.52095	-0.024789	0.49804	0.50933	-0.011291	0.51074	-0.012705
98	10391492	0.071352	0.080383	-0.0090316	0.081666	-0.010314	0.071887	0.078033	-0.0061451	0.078822	-0.006935	0.072438	0.075523	-0.0030849	0.075941	-0.003503	0.28114	0.30823	-0.027095	0.31156	-0.030425	0.28271	0.30093	-0.018217	0.3033	-0.020587	0.28433	0.29372	-0.0093937	0.29482	-0.010488	0.49419	0.52669	-0.032499	0.53062	-0.03643	0.49603	0.51819	-0.022166	0.52086	-0.024835	0.49797	0.50931	-0.011342	0.5107	-0.012728
99	10346708	0.071296	0.080346	-0.0090501	0.081624	-0.010329	0.07185	0.077952	-0.0061024	0.078795	-0.0069452	0.072419	0.075534	-0.003115	0.075928	-0.0035094	0.28097	0.30779	-0.026817	0.31144	-0.030471	0.2826	0.30081	-0.018213	0.30322	-0.020621	0.28427	0.29347	-0.0091967	0.29477	-0.010502	0.49399	0.52639	-0.032404	0.53049	-0.036497	0.49589	0.51797	-0.022082	0.52077	-0.024881	0.4979	0.50927	-0.011374	0.51065	-0.012754
100	10299222	0.07124	0.080252	-0.0090121	0.081583	-0.010343	0.071812	0.077902	-0.0060897	0.078768	-0.0069558	0.072399	0.075509	-0.0031093	0.075915	-0.0035159	0.28081	0.30762	-0.02682	0.31133	-0.030521	0.28249	0.30067	-0.018186	0.30314	-0.020656	0.28421	0.29355	-0.0093357	0.29474	-0.010523	0.49379	0.52605	-0.032266	0.53035	-0.036562	0.49576	0.51779	-0.022038	0.52068	-0.024927	0.49783	0.50923	-0.011403	0.51061	-0.012781
101	10249489	0.071185	0.080123	-0.0089374	0.08154	-0.010355	0.071775	0.077838	-0.0060632	0.078741	-0.006966	0.07238	0.075506	-0.0031254	0.075903	-0.0035232	0.28064	0.30735	-0.026707	0.31121	-0.03057	0.28237	0.30048	-0.018106	0.30306	-0.02069	0.28416	0.29349	-0.0093303	0.2947	-0.010544	0.49359	0.52584	-0.032249	0.53022	-0.036629	0.49562	0.51758	-0.021964	0.52059	-0.024972	0.49776	0.50893	-0.011171	0.51056	-0.012801
102	10197900	0.07113	0.080101	-0.0089712	0.081499	-0.01037	0.071738	0.077755	-0.0060175	0.078713	-0.0069753	0.072362	0.075375	-0.0030131	0.075888	-0.0035269	0.28048	0.30714	-0.026666	0.31109	-0.03062	0.28226	0.30038	-0.018114	0.30299	-0.020726	0.2841	0.29326	-0.0091642	0.29466	-0.01056	0.49339	0.52562	-0.032228	0.53009	-0.036698	0.49549	0.51738	-0.021892	0.5205	-0.025016	0.49769	0.50888	-0.011191	0.51051	-0.012823
103	10144791	0.071074	0.080007	-0.008933	0.081459	-0.010384	0.0717	0.077708	-0.0060072	0.078685	-0.006985	0.072342	0.075446	-0.0031038	0.075876	-0.003534	0.28031	0.30693	-0.026623	0.31098	-0.03067	0.28215	0.30027	-0.01812	0.30291	-0.020764	0.28404	0.29332	-0.0092799	0.29462	-0.010581	0.49319	0.52535	-0.032158	0.52996	-0.036768	0.49535	0.51725	-0.021903	0.52041	-0.025063	0.49762	0.50894	-0.011323	0.51047	-0.01285
104	10090444	0.071019	0.079891	-0.0088719	0.081417	-0.010398	0.071663	0.077658	-0.0059942	0.078658	-0.0069949	0.072324	0.075352	-0.0030281	0.075862	-0.0035388	0.28015	0.30667	-0.026522	0.31087	-0.03072	0.28204	0.30002	-0.017982	0.30284	-0.020798	0.28399	0.29314	-0.0091533	0.29458	-0.010598	0.49299	0.52499	-0.031994	0.52983	-0.036834	0.49521	0.51709	-0.021876	0.52032	-0.02511	0.49755	0.50875	-0.011195	0.51043	-0.012873
105	10035104	0.070964	0.079881	-0.0089173	0.081378	-0.010414	0.071626	0.07768	-0.0060546	0.078633	-0.0070073	0.072305	0.075356	-0.0030517	0.075849	-0.0035448	0.27998	0.30642	-0.026438	0.31075	-0.03077	0.28193	0.29984	-0.017913	0.30276	-0.020833	0.28393	0.29307	-0.0091366	0.29454	-0.010616	0.4928	0.52474	-0.031946	0.5297	-0.036902	0.49508	0.51674	-0.021664	0.52023	-0.025153	0.49748	0.50857	-0.011085	0.51038	-0.012894
106	9978977	0.070909	0.079754	-0.0088442	0.081337	-0.010428	0.071589	0.077524	-0.0059354	0.078606	-0.0070165	0.072286	0.075314	-0.0030283	0.075836	-0.0035502	0.27982	0.3061	-0.026277	0.31064	-0.030817	0.28182	0.2998	-0.01798	0.30269	-0.02087	0.28387	0.29292	-0.0090513	0.2945	-0.010632	0.4926	0.52461	-0.032017	0.52957	-0.036974	0.49495	0.51673	-0.021782	0.52015	-0.0252	0.49741	0.50851	-0.011094	0.51033	-0.012917
107	9922237	0.070855	0.079647	-0.008792	0.081296	-0.010442	0.071552	0.077553	-0.0060009	0.07858	-0.0070283	0.072267	0.075323	-0.0030562	0.075824	-0.0035568	0.27966	0.306	-0.026346	0.31052	-0.030869	0.2817	0.29968	-0.017973	0.30261	-0.020909	0.28382	0.29278	-0.0089595	0.29446	-0.010646	0.4924	0.52412	-0.031725	0.52944	-0.037039	0.49481	0.5166	-0.021786	0.52006	-0.02525	0.49735	0.50842	-0.011075	0.51029	-0.012939
108	9865036	0.0708	0.079552	-0.0087513	0.081256	-0.010455	0.071515	0.07746	-0.005945	0.078554	-0.007039	0.072248	0.075268	-0.0030197	0.075811	-0.0035625	0.27949	0.30578	-0.026284	0.31041	-0.030921	0.28159	0.29944	-0.017849	0.30254	-0.020946	0.28376	0.29294	-0.0091811	0.29443	-0.010667	0.4922	0.52404	-0.031834	0.52931	-0.03711	0.49468	0.51637	-0.021692	0.51997	-0.025298	0.49728	0.50844	-0.011163	0.51024	-0.012965
109	9807497	0.070746	0.079521	-0.0087748	0.081216	-0.01047	0.071478	0.077434	-0.0059558	0.078528	-0.0070504	0.07223	0.075204	-0.0029741	0.075797	-0.0035672	0.27933	0.30548	-0.02615	0.3103	-0.030971	0.28148	0.29926	-0.017775	0.30246	-0.020981	0.2837	0.29282	-0.009114	0.29439	-0.010687	0.492	0.52381	-0.031803	0.52919	-0.037182	0.49454	0.51621	-0.021668	0.51989	-0.025347	0.49721	0.50824	-0.011029	0.5102	-0.012988
110	9749730	0.070691	0.079467	-0.0087757	0.081177	-0.010486	0.071441	0.077364	-0.0059225	0.078503	-0.0070614	0.072211	0.075278	-0.0030669	0.075785	-0.0035747	0.27917	0.30526	-0.026088	0.31019	-0.031021	0.28137	0.2991	-0.017728	0.30239	-0.021017	0.28365	0.29262	-0.008971	0.29435	-0.010703	0.49181	0.52344	-0.031628	0.52906	-0.037251	0.49441	0.51606	-0.021656	0.5198	-0.025396	0.49714	0.50822	-0.011078	0.51015	-0.013013
