## Supplementary Data: A zip file containing the simulation executable, the source code, R scripts, batch files, and simulation results. for "Age-related late-onset disease heritability patterns and implications for genome-wide association studies": CasesMultipleSameAgeCohortStatisticalPower.csv

age	X1	X2	X3	X4	X5	X6	X7	X8	X9
53	1.000e+00	1.000e+00	1.000e+00	1.000e+00	1.000e+00	1.000e+00	1.000e+00	1.000e+00	1.000e+00
54	1.031e+00	1.031e+00	1.032e+00	1.030e+00	1.026e+00	1.029e+00	1.029e+00	1.028e+00	1.031e+00
55	1.061e+00	1.063e+00	1.064e+00	1.059e+00	1.053e+00	1.059e+00	1.058e+00	1.057e+00	1.061e+00
56	1.093e+00	1.095e+00	1.097e+00	1.090e+00	1.080e+00	1.089e+00	1.088e+00	1.086e+00	1.092e+00
57	1.124e+00	1.127e+00	1.130e+00	1.120e+00	1.108e+00	1.119e+00	1.118e+00	1.115e+00	1.123e+00
58	1.156e+00	1.159e+00	1.163e+00	1.150e+00	1.136e+00	1.149e+00	1.148e+00	1.144e+00	1.154e+00
59	1.188e+00	1.191e+00	1.197e+00	1.181e+00	1.164e+00	1.180e+00	1.178e+00	1.174e+00	1.184e+00
60	1.220e+00	1.223e+00	1.231e+00	1.211e+00	1.192e+00	1.211e+00	1.208e+00	1.203e+00	1.215e+00
61	1.251e+00	1.255e+00	1.265e+00	1.242e+00	1.221e+00	1.241e+00	1.238e+00	1.233e+00	1.244e+00
62	1.283e+00	1.286e+00	1.299e+00	1.272e+00	1.250e+00	1.272e+00	1.268e+00	1.262e+00	1.273e+00
63	1.315e+00	1.318e+00	1.334e+00	1.302e+00	1.279e+00	1.302e+00	1.298e+00	1.292e+00	1.302e+00
64	1.346e+00	1.348e+00	1.368e+00	1.331e+00	1.308e+00	1.332e+00	1.327e+00	1.320e+00	1.329e+00
65	1.377e+00	1.377e+00	1.400e+00	1.360e+00	1.336e+00	1.361e+00	1.355e+00	1.348e+00	1.356e+00
66	1.407e+00	1.404e+00	1.429e+00	1.387e+00	1.365e+00	1.388e+00	1.381e+00	1.375e+00	1.381e+00
67	1.437e+00	1.431e+00	1.458e+00	1.414e+00	1.392e+00	1.415e+00	1.407e+00	1.400e+00	1.405e+00
68	1.464e+00	1.457e+00	1.484e+00	1.440e+00	1.418e+00	1.441e+00	1.432e+00	1.425e+00	1.428e+00
69	1.491e+00	1.480e+00	1.507e+00	1.464e+00	1.443e+00	1.466e+00	1.454e+00	1.447e+00	1.449e+00
70	1.516e+00	1.503e+00	1.529e+00	1.488e+00	1.466e+00	1.490e+00	1.476e+00	1.469e+00	1.470e+00
71	1.541e+00	1.526e+00	1.550e+00	1.510e+00	1.489e+00	1.514e+00	1.497e+00	1.490e+00	1.490e+00
72	1.563e+00	1.547e+00	1.569e+00	1.531e+00	1.509e+00	1.536e+00	1.516e+00	1.509e+00	1.509e+00
73	1.585e+00	1.568e+00	1.588e+00	1.552e+00	1.529e+00	1.557e+00	1.535e+00	1.528e+00	1.527e+00
74	1.605e+00	1.588e+00	1.607e+00	1.571e+00	1.548e+00	1.578e+00	1.553e+00	1.547e+00	1.545e+00
75	1.624e+00	1.608e+00	1.623e+00	1.589e+00	1.565e+00	1.597e+00	1.569e+00	1.564e+00	1.562e+00
76	1.642e+00	1.627e+00	1.640e+00	1.607e+00	1.582e+00	1.615e+00	1.586e+00	1.581e+00	1.579e+00
77	1.660e+00	1.645e+00	1.657e+00	1.624e+00	1.598e+00	1.632e+00	1.602e+00	1.597e+00	1.595e+00
78	1.677e+00	1.662e+00	1.673e+00	1.641e+00	1.613e+00	1.648e+00	1.617e+00	1.613e+00	1.611e+00
79	1.693e+00	1.679e+00	1.690e+00	1.657e+00	1.628e+00	1.664e+00	1.631e+00	1.628e+00	1.627e+00
80	1.709e+00	1.695e+00	1.707e+00	1.673e+00	1.643e+00	1.679e+00	1.646e+00	1.643e+00	1.642e+00
81	1.724e+00	1.711e+00	1.723e+00	1.689e+00	1.658e+00	1.693e+00	1.660e+00	1.657e+00	1.657e+00
82	1.739e+00	1.726e+00	1.739e+00	1.704e+00	1.673e+00	1.707e+00	1.673e+00	1.671e+00	1.672e+00
83	1.754e+00	1.741e+00	1.754e+00	1.719e+00	1.688e+00	1.722e+00	1.687e+00	1.685e+00	1.686e+00
84	1.769e+00	1.755e+00	1.768e+00	1.735e+00	1.704e+00	1.736e+00	1.700e+00	1.698e+00	1.699e+00
85	1.784e+00	1.769e+00	1.782e+00	1.749e+00	1.718e+00	1.749e+00	1.712e+00	1.711e+00	1.712e+00
86	1.799e+00	1.783e+00	1.796e+00	1.764e+00	1.732e+00	1.761e+00	1.725e+00	1.724e+00	1.725e+00
87	1.813e+00	1.797e+00	1.811e+00	1.778e+00	1.746e+00	1.773e+00	1.737e+00	1.736e+00	1.736e+00
88	1.827e+00	1.811e+00	1.824e+00	1.791e+00	1.759e+00	1.785e+00	1.749e+00	1.748e+00	1.747e+00
89	1.839e+00	1.826e+00	1.838e+00	1.803e+00	1.770e+00	1.797e+00	1.760e+00	1.759e+00	1.758e+00
90	1.850e+00	1.841e+00	1.853e+00	1.815e+00	1.780e+00	1.809e+00	1.770e+00	1.769e+00	1.768e+00
91	1.861e+00	1.854e+00	1.864e+00	1.825e+00	1.789e+00	1.819e+00	1.779e+00	1.778e+00	1.777e+00
92	1.870e+00	1.866e+00	1.873e+00	1.835e+00	1.798e+00	1.828e+00	1.786e+00	1.785e+00	1.785e+00
93	1.878e+00	1.878e+00	1.881e+00	1.843e+00	1.807e+00	1.837e+00	1.792e+00	1.790e+00	1.792e+00
94	1.884e+00	1.888e+00	1.886e+00	1.850e+00	1.815e+00	1.845e+00	1.797e+00	1.795e+00	1.798e+00
95	1.890e+00	1.898e+00	1.890e+00	1.856e+00	1.822e+00	1.851e+00	1.801e+00	1.798e+00	1.802e+00
96	1.894e+00	1.906e+00	1.893e+00	1.861e+00	1.828e+00	1.857e+00	1.803e+00	1.799e+00	1.806e+00
97	1.898e+00	1.914e+00	1.893e+00	1.866e+00	1.834e+00	1.862e+00	1.803e+00	1.799e+00	1.809e+00
98	1.900e+00	1.920e+00	1.892e+00	1.868e+00	1.840e+00	1.865e+00	1.803e+00	1.797e+00	1.811e+00
99	1.901e+00	1.925e+00	1.888e+00	1.870e+00	1.844e+00	1.868e+00	1.801e+00	1.794e+00	1.811e+00
100	1.900e+00	1.929e+00	1.883e+00	1.871e+00	1.848e+00	1.870e+00	1.797e+00	1.790e+00	1.810e+00
