## Supplementary Data: A zip file containing the simulation executable, the source code, R scripts, batch files, and simulation results. for "Age-related late-onset disease heritability patterns and implications for genome-wide association studies": CasesMultipleYoungOldCohortStatisticalPower.csv

age	X1	X2	X3	X4	X5	X6	X7	X8	X9
53	1.000e+00	1.000e+00	1.000e+00	1.000e+00	1.000e+00	1.000e+00	1.000e+00	1.000e+00	1.000e+00
54	9.986e-01	9.986e-01	9.985e-01	9.986e-01	9.984e-01	9.987e-01	9.986e-01	9.987e-01	9.985e-01
55	9.966e-01	9.968e-01	9.964e-01	9.967e-01	9.964e-01	9.969e-01	9.967e-01	9.969e-01	9.965e-01
56	9.942e-01	9.944e-01	9.939e-01	9.943e-01	9.938e-01	9.946e-01	9.942e-01	9.946e-01	9.940e-01
57	9.913e-01	9.915e-01	9.909e-01	9.913e-01	9.909e-01	9.918e-01	9.913e-01	9.918e-01	9.911e-01
58	9.879e-01	9.881e-01	9.874e-01	9.880e-01	9.873e-01	9.885e-01	9.879e-01	9.884e-01	9.877e-01
59	9.840e-01	9.843e-01	9.835e-01	9.840e-01	9.834e-01	9.847e-01	9.840e-01	9.847e-01	9.838e-01
60	9.797e-01	9.800e-01	9.791e-01	9.797e-01	9.790e-01	9.805e-01	9.796e-01	9.803e-01	9.794e-01
61	9.750e-01	9.754e-01	9.745e-01	9.750e-01	9.741e-01	9.758e-01	9.748e-01	9.756e-01	9.746e-01
62	9.698e-01	9.701e-01	9.693e-01	9.697e-01	9.688e-01	9.706e-01	9.696e-01	9.703e-01	9.694e-01
63	9.642e-01	9.644e-01	9.636e-01	9.640e-01	9.631e-01	9.649e-01	9.639e-01	9.646e-01	9.637e-01
64	9.581e-01	9.585e-01	9.576e-01	9.580e-01	9.570e-01	9.589e-01	9.578e-01	9.585e-01	9.576e-01
65	9.516e-01	9.519e-01	9.512e-01	9.514e-01	9.503e-01	9.524e-01	9.512e-01	9.518e-01	9.511e-01
66	9.446e-01	9.449e-01	9.442e-01	9.443e-01	9.432e-01	9.453e-01	9.441e-01	9.447e-01	9.440e-01
67	9.375e-01	9.377e-01	9.372e-01	9.371e-01	9.359e-01	9.381e-01	9.369e-01	9.374e-01	9.369e-01
68	9.301e-01	9.303e-01	9.298e-01	9.297e-01	9.285e-01	9.308e-01	9.294e-01	9.299e-01	9.295e-01
69	9.223e-01	9.225e-01	9.218e-01	9.220e-01	9.207e-01	9.230e-01	9.216e-01	9.219e-01	9.216e-01
70	9.146e-01	9.147e-01	9.141e-01	9.142e-01	9.129e-01	9.153e-01	9.137e-01	9.141e-01	9.139e-01
71	9.068e-01	9.069e-01	9.062e-01	9.064e-01	9.051e-01	9.076e-01	9.058e-01	9.061e-01	9.061e-01
72	8.988e-01	8.989e-01	8.981e-01	8.983e-01	8.970e-01	8.996e-01	8.976e-01	8.980e-01	8.980e-01
73	8.910e-01	8.911e-01	8.901e-01	8.905e-01	8.891e-01	8.917e-01	8.896e-01	8.900e-01	8.902e-01
74	8.832e-01	8.833e-01	8.823e-01	8.826e-01	8.813e-01	8.840e-01	8.817e-01	8.820e-01	8.824e-01
75	8.754e-01	8.755e-01	8.745e-01	8.748e-01	8.733e-01	8.760e-01	8.738e-01	8.741e-01	8.745e-01
76	8.678e-01	8.679e-01	8.669e-01	8.671e-01	8.655e-01	8.683e-01	8.660e-01	8.664e-01	8.667e-01
77	8.603e-01	8.604e-01	8.595e-01	8.596e-01	8.579e-01	8.607e-01	8.584e-01	8.589e-01	8.591e-01
78	8.528e-01	8.529e-01	8.522e-01	8.521e-01	8.503e-01	8.530e-01	8.508e-01	8.514e-01	8.515e-01
79	8.456e-01	8.456e-01	8.450e-01	8.448e-01	8.429e-01	8.456e-01	8.435e-01	8.441e-01	8.440e-01
80	8.385e-01	8.386e-01	8.381e-01	8.378e-01	8.357e-01	8.384e-01	8.364e-01	8.370e-01	8.369e-01
81	8.315e-01	8.316e-01	8.312e-01	8.308e-01	8.286e-01	8.311e-01	8.293e-01	8.300e-01	8.297e-01
82	8.248e-01	8.249e-01	8.245e-01	8.241e-01	8.217e-01	8.242e-01	8.225e-01	8.232e-01	8.228e-01
83	8.182e-01	8.184e-01	8.178e-01	8.175e-01	8.151e-01	8.175e-01	8.158e-01	8.165e-01	8.161e-01
84	8.118e-01	8.120e-01	8.114e-01	8.110e-01	8.086e-01	8.110e-01	8.093e-01	8.099e-01	8.095e-01
85	8.056e-01	8.058e-01	8.050e-01	8.048e-01	8.024e-01	8.048e-01	8.030e-01	8.035e-01	8.031e-01
86	7.996e-01	7.998e-01	7.988e-01	7.987e-01	7.963e-01	7.988e-01	7.969e-01	7.973e-01	7.969e-01
87	7.939e-01	7.941e-01	7.927e-01	7.929e-01	7.904e-01	7.930e-01	7.909e-01	7.913e-01	7.907e-01
88	7.882e-01	7.885e-01	7.867e-01	7.871e-01	7.847e-01	7.874e-01	7.851e-01	7.855e-01	7.848e-01
89	7.827e-01	7.831e-01	7.809e-01	7.814e-01	7.791e-01	7.820e-01	7.793e-01	7.799e-01	7.790e-01
90	7.774e-01	7.778e-01	7.752e-01	7.758e-01	7.736e-01	7.769e-01	7.737e-01	7.745e-01	7.735e-01
91	7.721e-01	7.727e-01	7.696e-01	7.705e-01	7.683e-01	7.718e-01	7.682e-01	7.692e-01	7.680e-01
92	7.670e-01	7.676e-01	7.641e-01	7.651e-01	7.633e-01	7.665e-01	7.627e-01	7.639e-01	7.626e-01
93	7.620e-01	7.628e-01	7.588e-01	7.599e-01	7.584e-01	7.614e-01	7.574e-01	7.589e-01	7.573e-01
94	7.571e-01	7.580e-01	7.535e-01	7.548e-01	7.536e-01	7.563e-01	7.522e-01	7.539e-01	7.522e-01
95	7.524e-01	7.534e-01	7.484e-01	7.498e-01	7.490e-01	7.513e-01	7.470e-01	7.489e-01	7.471e-01
96	7.478e-01	7.488e-01	7.433e-01	7.450e-01	7.446e-01	7.463e-01	7.419e-01	7.441e-01	7.421e-01
97	7.432e-01	7.445e-01	7.383e-01	7.402e-01	7.402e-01	7.413e-01	7.370e-01	7.394e-01	7.372e-01
98	7.387e-01	7.401e-01	7.334e-01	7.355e-01	7.361e-01	7.365e-01	7.321e-01	7.348e-01	7.324e-01
99	7.344e-01	7.360e-01	7.286e-01	7.310e-01	7.322e-01	7.316e-01	7.273e-01	7.303e-01	7.277e-01
100	7.301e-01	7.319e-01	7.239e-01	7.265e-01	7.283e-01	7.267e-01	7.225e-01	7.258e-01	7.231e-01
