## Supplementary Data: A zip file containing the simulation executable, the source code, R scripts, batch files, and simulation results. for "Age-related late-onset disease heritability patterns and implications for genome-wide association studies": CasesNeededCohortStatisticalPower.csv

age	X1	X2	X3	X4	X5	X6	X7	X8	X9
53	7.757e+05	1.873e+06	8.058e+06	8.966e+04	2.148e+05	9.107e+05	6.281e+04	1.483e+05	6.094e+05
54	7.978e+05	1.936e+06	8.326e+06	9.187e+04	2.217e+05	9.177e+05	6.411e+04	1.517e+05	6.329e+05
55	8.226e+05	1.989e+06	8.419e+06	9.423e+04	2.268e+05	9.449e+05	6.583e+04	1.561e+05	6.556e+05
56	8.507e+05	2.044e+06	8.624e+06	9.696e+04	2.312e+05	9.700e+05	6.761e+04	1.592e+05	6.669e+05
57	8.713e+05	2.104e+06	8.936e+06	9.961e+04	2.366e+05	9.995e+05	6.926e+04	1.632e+05	6.831e+05
58	8.924e+05	2.148e+06	9.120e+06	1.025e+05	2.423e+05	1.028e+06	7.135e+04	1.680e+05	7.065e+05
59	9.182e+05	2.217e+06	9.481e+06	1.053e+05	2.482e+05	1.063e+06	7.333e+04	1.725e+05	7.272e+05
60	9.436e+05	2.298e+06	9.818e+06	1.080e+05	2.557e+05	1.083e+06	7.529e+04	1.774e+05	7.431e+05
61	9.694e+05	2.349e+06	1.021e+07	1.108e+05	2.622e+05	1.113e+06	7.724e+04	1.817e+05	7.606e+05
62	9.945e+05	2.417e+06	1.047e+07	1.136e+05	2.684e+05	1.145e+06	7.905e+04	1.861e+05	7.787e+05
63	1.019e+06	2.469e+06	1.061e+07	1.162e+05	2.751e+05	1.171e+06	8.096e+04	1.903e+05	8.006e+05
64	1.043e+06	2.525e+06	1.094e+07	1.188e+05	2.817e+05	1.195e+06	8.274e+04	1.948e+05	8.155e+05
65	1.070e+06	2.581e+06	1.113e+07	1.213e+05	2.876e+05	1.225e+06	8.456e+04	1.990e+05	8.314e+05
66	1.090e+06	2.625e+06	1.136e+07	1.238e+05	2.931e+05	1.249e+06	8.620e+04	2.029e+05	8.431e+05
67	1.114e+06	2.678e+06	1.156e+07	1.262e+05	2.991e+05	1.268e+06	8.777e+04	2.064e+05	8.605e+05
68	1.136e+06	2.724e+06	1.184e+07	1.284e+05	3.049e+05	1.288e+06	8.932e+04	2.097e+05	8.757e+05
69	1.158e+06	2.766e+06	1.208e+07	1.307e+05	3.097e+05	1.311e+06	9.068e+04	2.132e+05	8.872e+05
70	1.176e+06	2.809e+06	1.225e+07	1.327e+05	3.147e+05	1.338e+06	9.194e+04	2.165e+05	8.987e+05
71	1.194e+06	2.851e+06	1.240e+07	1.347e+05	3.201e+05	1.358e+06	9.323e+04	2.198e+05	9.118e+05
72	1.211e+06	2.895e+06	1.252e+07	1.366e+05	3.243e+05	1.381e+06	9.452e+04	2.225e+05	9.216e+05
73	1.228e+06	2.933e+06	1.262e+07	1.385e+05	3.289e+05	1.401e+06	9.568e+04	2.252e+05	9.327e+05
74	1.243e+06	2.973e+06	1.277e+07	1.402e+05	3.328e+05	1.416e+06	9.679e+04	2.278e+05	9.452e+05
75	1.260e+06	3.004e+06	1.290e+07	1.418e+05	3.361e+05	1.433e+06	9.778e+04	2.306e+05	9.583e+05
76	1.274e+06	3.047e+06	1.304e+07	1.434e+05	3.397e+05	1.449e+06	9.880e+04	2.329e+05	9.668e+05
77	1.286e+06	3.080e+06	1.317e+07	1.449e+05	3.429e+05	1.461e+06	9.977e+04	2.352e+05	9.783e+05
78	1.300e+06	3.102e+06	1.332e+07	1.463e+05	3.460e+05	1.477e+06	1.008e+05	2.375e+05	9.867e+05
79	1.311e+06	3.140e+06	1.345e+07	1.478e+05	3.493e+05	1.492e+06	1.017e+05	2.399e+05	9.938e+05
80	1.323e+06	3.174e+06	1.366e+07	1.493e+05	3.526e+05	1.507e+06	1.026e+05	2.420e+05	1.004e+06
81	1.336e+06	3.199e+06	1.379e+07	1.505e+05	3.555e+05	1.519e+06	1.035e+05	2.441e+05	1.013e+06
82	1.349e+06	3.226e+06	1.388e+07	1.520e+05	3.585e+05	1.533e+06	1.043e+05	2.467e+05	1.022e+06
83	1.357e+06	3.256e+06	1.400e+07	1.533e+05	3.620e+05	1.545e+06	1.052e+05	2.482e+05	1.031e+06
84	1.371e+06	3.281e+06	1.411e+07	1.547e+05	3.658e+05	1.558e+06	1.059e+05	2.502e+05	1.040e+06
85	1.381e+06	3.310e+06	1.414e+07	1.560e+05	3.699e+05	1.570e+06	1.067e+05	2.519e+05	1.052e+06
86	1.396e+06	3.338e+06	1.424e+07	1.574e+05	3.727e+05	1.583e+06	1.075e+05	2.539e+05	1.057e+06
87	1.403e+06	3.372e+06	1.442e+07	1.587e+05	3.755e+05	1.588e+06	1.083e+05	2.556e+05	1.064e+06
88	1.413e+06	3.384e+06	1.460e+07	1.599e+05	3.772e+05	1.601e+06	1.090e+05	2.572e+05	1.070e+06
89	1.426e+06	3.412e+06	1.471e+07	1.609e+05	3.798e+05	1.619e+06	1.097e+05	2.585e+05	1.077e+06
90	1.435e+06	3.433e+06	1.468e+07	1.619e+05	3.826e+05	1.621e+06	1.102e+05	2.610e+05	1.079e+06
91	1.447e+06	3.456e+06	1.470e+07	1.627e+05	3.844e+05	1.629e+06	1.110e+05	2.629e+05	1.088e+06
92	1.455e+06	3.491e+06	1.491e+07	1.635e+05	3.861e+05	1.635e+06	1.118e+05	2.643e+05	1.088e+06
93	1.458e+06	3.507e+06	1.516e+07	1.646e+05	3.874e+05	1.638e+06	1.121e+05	2.644e+05	1.095e+06
94	1.463e+06	3.553e+06	1.528e+07	1.656e+05	3.886e+05	1.652e+06	1.124e+05	2.651e+05	1.106e+06
95	1.461e+06	3.577e+06	1.528e+07	1.663e+05	3.906e+05	1.669e+06	1.124e+05	2.655e+05	1.109e+06
96	1.466e+06	3.593e+06	1.511e+07	1.659e+05	3.914e+05	1.680e+06	1.124e+05	2.658e+05	1.114e+06
97	1.468e+06	3.603e+06	1.503e+07	1.660e+05	3.922e+05	1.685e+06	1.126e+05	2.655e+05	1.101e+06
98	1.470e+06	3.580e+06	1.501e+07	1.662e+05	3.934e+05	1.663e+06	1.123e+05	2.646e+05	1.112e+06
99	1.472e+06	3.603e+06	1.487e+07	1.670e+05	3.963e+05	1.667e+06	1.118e+05	2.638e+05	1.117e+06
100	1.478e+06	3.575e+06	1.509e+07	1.672e+05	3.997e+05	1.678e+06	1.121e+05	2.635e+05	1.099e+06
