## Supplementary Data: A zip file containing the simulation executable, the source code, R scripts, batch files, and simulation results. for "Age-related late-onset disease heritability patterns and implications for genome-wide association studies": CasesNeededCumulativeStatisticalPower.csv

age	X1	X2	X3	X4	X5	X6	X7	X8	X9
45	5.371e+05	1.389e+06	8.601e+06	7.174e+04	1.694e+05	7.144e+05	4.963e+04	1.170e+05	4.055e+05
46	5.667e+05	1.645e+06	7.510e+06	7.153e+04	1.690e+05	6.586e+05	5.034e+04	1.258e+05	4.166e+05
47	5.995e+05	1.626e+06	6.792e+06	7.457e+04	1.716e+05	6.718e+05	5.167e+04	1.235e+05	4.918e+05
48	6.241e+05	1.641e+06	6.444e+06	7.464e+04	1.749e+05	7.184e+05	5.293e+04	1.251e+05	5.289e+05
49	6.445e+05	1.656e+06	6.974e+06	7.568e+04	1.786e+05	7.516e+05	5.422e+04	1.271e+05	5.314e+05
50	6.689e+05	1.669e+06	6.951e+06	7.672e+04	1.828e+05	7.660e+05	5.568e+04	1.297e+05	5.397e+05
51	6.903e+05	1.682e+06	7.135e+06	7.872e+04	1.874e+05	7.986e+05	5.664e+04	1.318e+05	5.408e+05
52	7.044e+05	1.704e+06	7.149e+06	8.075e+04	1.916e+05	8.212e+05	5.766e+04	1.345e+05	5.521e+05
53	7.324e+05	1.744e+06	7.424e+06	8.326e+04	1.950e+05	8.454e+05	5.866e+04	1.373e+05	5.647e+05
54	7.496e+05	1.796e+06	7.668e+06	8.531e+04	1.996e+05	8.780e+05	5.984e+04	1.408e+05	5.796e+05
55	7.617e+05	1.828e+06	7.847e+06	8.759e+04	2.045e+05	8.970e+05	6.132e+04	1.446e+05	5.945e+05
56	7.827e+05	1.884e+06	8.242e+06	8.997e+04	2.098e+05	9.223e+05	6.287e+04	1.485e+05	6.168e+05
57	8.048e+05	1.956e+06	8.628e+06	9.191e+04	2.170e+05	9.478e+05	6.461e+04	1.526e+05	6.355e+05
58	8.305e+05	2.013e+06	8.876e+06	9.486e+04	2.235e+05	9.764e+05	6.633e+04	1.574e+05	6.545e+05
59	8.548e+05	2.074e+06	9.207e+06	9.775e+04	2.301e+05	1.006e+06	6.841e+04	1.615e+05	6.737e+05
60	8.800e+05	2.140e+06	9.498e+06	1.005e+05	2.372e+05	1.032e+06	7.051e+04	1.664e+05	6.933e+05
61	9.027e+05	2.191e+06	9.745e+06	1.035e+05	2.452e+05	1.055e+06	7.246e+04	1.714e+05	7.141e+05
62	9.325e+05	2.254e+06	1.006e+07	1.067e+05	2.530e+05	1.086e+06	7.456e+04	1.760e+05	7.345e+05
63	9.582e+05	2.317e+06	1.024e+07	1.098e+05	2.608e+05	1.113e+06	7.654e+04	1.811e+05	7.554e+05
64	9.868e+05	2.384e+06	1.035e+07	1.129e+05	2.681e+05	1.146e+06	7.864e+04	1.857e+05	7.750e+05
65	1.013e+06	2.457e+06	1.058e+07	1.159e+05	2.750e+05	1.176e+06	8.073e+04	1.906e+05	7.967e+05
66	1.040e+06	2.509e+06	1.086e+07	1.188e+05	2.827e+05	1.204e+06	8.265e+04	1.952e+05	8.141e+05
67	1.066e+06	2.575e+06	1.119e+07	1.217e+05	2.896e+05	1.231e+06	8.461e+04	1.994e+05	8.316e+05
68	1.089e+06	2.629e+06	1.141e+07	1.244e+05	2.959e+05	1.257e+06	8.638e+04	2.034e+05	8.459e+05
69	1.113e+06	2.686e+06	1.163e+07	1.270e+05	3.019e+05	1.284e+06	8.807e+04	2.072e+05	8.620e+05
70	1.134e+06	2.736e+06	1.191e+07	1.294e+05	3.080e+05	1.309e+06	8.967e+04	2.109e+05	8.774e+05
71	1.156e+06	2.785e+06	1.211e+07	1.317e+05	3.134e+05	1.327e+06	9.110e+04	2.146e+05	8.932e+05
72	1.176e+06	2.838e+06	1.229e+07	1.339e+05	3.183e+05	1.350e+06	9.255e+04	2.178e+05	9.068e+05
73	1.195e+06	2.883e+06	1.250e+07	1.359e+05	3.233e+05	1.365e+06	9.387e+04	2.208e+05	9.197e+05
74	1.214e+06	2.922e+06	1.271e+07	1.378e+05	3.279e+05	1.386e+06	9.513e+04	2.237e+05	9.344e+05
75	1.232e+06	2.960e+06	1.289e+07	1.396e+05	3.321e+05	1.404e+06	9.628e+04	2.264e+05	9.462e+05
76	1.248e+06	2.995e+06	1.304e+07	1.413e+05	3.359e+05	1.419e+06	9.740e+04	2.290e+05	9.579e+05
77	1.263e+06	3.029e+06	1.319e+07	1.429e+05	3.397e+05	1.433e+06	9.837e+04	2.316e+05	9.683e+05
78	1.279e+06	3.066e+06	1.330e+07	1.443e+05	3.434e+05	1.451e+06	9.942e+04	2.341e+05	9.780e+05
79	1.293e+06	3.101e+06	1.341e+07	1.457e+05	3.469e+05	1.464e+06	1.004e+05	2.362e+05	9.876e+05
80	1.307e+06	3.136e+06	1.351e+07	1.471e+05	3.501e+05	1.477e+06	1.012e+05	2.382e+05	9.956e+05
81	1.320e+06	3.164e+06	1.360e+07	1.485e+05	3.531e+05	1.492e+06	1.021e+05	2.403e+05	1.004e+06
82	1.333e+06	3.189e+06	1.372e+07	1.499e+05	3.559e+05	1.505e+06	1.029e+05	2.422e+05	1.012e+06
83	1.345e+06	3.216e+06	1.380e+07	1.511e+05	3.586e+05	1.516e+06	1.037e+05	2.441e+05	1.018e+06
84	1.356e+06	3.243e+06	1.390e+07	1.523e+05	3.612e+05	1.528e+06	1.044e+05	2.459e+05	1.026e+06
85	1.367e+06	3.268e+06	1.400e+07	1.534e+05	3.639e+05	1.537e+06	1.051e+05	2.474e+05	1.033e+06
86	1.378e+06	3.290e+06	1.405e+07	1.545e+05	3.664e+05	1.547e+06	1.058e+05	2.492e+05	1.039e+06
87	1.388e+06	3.314e+06	1.414e+07	1.555e+05	3.687e+05	1.557e+06	1.065e+05	2.507e+05	1.045e+06
88	1.398e+06	3.338e+06	1.425e+07	1.565e+05	3.709e+05	1.567e+06	1.071e+05	2.523e+05	1.051e+06
89	1.407e+06	3.354e+06	1.433e+07	1.576e+05	3.732e+05	1.576e+06	1.077e+05	2.538e+05	1.058e+06
90	1.416e+06	3.374e+06	1.440e+07	1.585e+05	3.752e+05	1.583e+06	1.083e+05	2.552e+05	1.063e+06
91	1.424e+06	3.394e+06	1.446e+07	1.594e+05	3.771e+05	1.592e+06	1.089e+05	2.565e+05	1.069e+06
92	1.433e+06	3.413e+06	1.455e+07	1.603e+05	3.791e+05	1.599e+06	1.094e+05	2.576e+05	1.073e+06
93	1.441e+06	3.432e+06	1.461e+07	1.611e+05	3.809e+05	1.606e+06	1.099e+05	2.588e+05	1.079e+06
94	1.448e+06	3.448e+06	1.467e+07	1.619e+05	3.829e+05	1.614e+06	1.104e+05	2.600e+05	1.083e+06
95	1.454e+06	3.463e+06	1.472e+07	1.626e+05	3.849e+05	1.620e+06	1.109e+05	2.610e+05	1.087e+06
96	1.462e+06	3.481e+06	1.479e+07	1.633e+05	3.865e+05	1.628e+06	1.113e+05	2.621e+05	1.092e+06
97	1.469e+06	3.495e+06	1.484e+07	1.641e+05	3.880e+05	1.634e+06	1.118e+05	2.632e+05	1.096e+06
98	1.475e+06	3.512e+06	1.489e+07	1.647e+05	3.898e+05	1.641e+06	1.122e+05	2.639e+05	1.099e+06
99	1.481e+06	3.528e+06	1.495e+07	1.654e+05	3.913e+05	1.647e+06	1.126e+05	2.648e+05	1.103e+06
100	1.487e+06	3.543e+06	1.501e+07	1.660e+05	3.928e+05	1.652e+06	1.130e+05	2.656e+05	1.106e+06
