## Supplementary Data: A zip file containing the simulation executable, the source code, R scripts, batch files, and simulation results. for "Age-related late-onset disease heritability patterns and implications for genome-wide association studies": CasesNeededStatisticalPower.csv

age	X1	X2	X3	X4	X5	X6	X7	X8	X9
45	5.424e+05	1.409e+06	7.914e+06	7.031e+04	1.754e+05	6.614e+05	5.045e+04	1.104e+05	3.891e+05
46	5.938e+05	1.920e+06	6.744e+06	7.135e+04	1.687e+05	6.165e+05	5.096e+04	1.340e+05	4.265e+05
47	6.434e+05	1.604e+06	6.052e+06	7.855e+04	1.748e+05	6.884e+05	5.337e+04	1.209e+05	6.138e+05
48	6.652e+05	1.664e+06	5.960e+06	7.477e+04	1.804e+05	8.007e+05	5.497e+04	1.276e+05	5.953e+05
49	6.853e+05	1.687e+06	8.143e+06	7.773e+04	1.858e+05	8.196e+05	5.678e+04	1.309e+05	5.361e+05
50	7.263e+05	1.699e+06	6.909e+06	7.906e+04	1.923e+05	7.987e+05	5.902e+04	1.355e+05	5.587e+05
51	7.461e+05	1.716e+06	7.612e+06	8.392e+04	1.991e+05	8.856e+05	5.910e+04	1.372e+05	5.443e+05
52	7.445e+05	1.765e+06	7.199e+06	8.652e+04	2.038e+05	8.860e+05	6.054e+04	1.423e+05	5.841e+05
53	8.224e+05	1.868e+06	8.305e+06	9.120e+04	2.054e+05	9.215e+05	6.175e+04	1.461e+05	6.041e+05
54	8.073e+05	1.974e+06	8.501e+06	9.225e+04	2.154e+05	9.909e+05	6.384e+04	1.526e+05	6.301e+05
55	8.064e+05	1.944e+06	8.502e+06	9.593e+04	2.223e+05	9.663e+05	6.671e+04	1.584e+05	6.487e+05
56	8.653e+05	2.107e+06	9.868e+06	9.934e+04	2.308e+05	1.022e+06	6.894e+04	1.640e+05	7.065e+05
57	8.979e+05	2.261e+06	1.031e+07	1.001e+05	2.472e+05	1.055e+06	7.200e+04	1.699e+05	7.147e+05
58	9.480e+05	2.275e+06	1.001e+07	1.083e+05	2.533e+05	1.107e+06	7.421e+04	1.793e+05	7.406e+05
59	9.746e+05	2.373e+06	1.085e+07	1.119e+05	2.625e+05	1.150e+06	7.864e+04	1.816e+05	7.679e+05
60	1.014e+06	2.492e+06	1.105e+07	1.155e+05	2.755e+05	1.172e+06	8.170e+04	1.927e+05	7.981e+05
61	1.036e+06	2.493e+06	1.119e+07	1.207e+05	2.914e+05	1.194e+06	8.383e+04	2.006e+05	8.358e+05
62	1.123e+06	2.659e+06	1.207e+07	1.272e+05	3.024e+05	1.282e+06	8.800e+04	2.054e+05	8.647e+05
63	1.140e+06	2.764e+06	1.156e+07	1.314e+05	3.157e+05	1.310e+06	9.061e+04	2.167e+05	9.027e+05
64	1.210e+06	2.908e+06	1.146e+07	1.372e+05	3.254e+05	1.401e+06	9.514e+04	2.230e+05	9.302e+05
65	1.241e+06	3.087e+06	1.262e+07	1.425e+05	3.363e+05	1.439e+06	9.911e+04	2.335e+05	9.866e+05
66	1.313e+06	3.042e+06	1.368e+07	1.476e+05	3.576e+05	1.483e+06	1.018e+05	2.408e+05	9.910e+05
67	1.353e+06	3.299e+06	1.474e+07	1.536e+05	3.666e+05	1.542e+06	1.066e+05	2.475e+05	1.031e+06
68	1.387e+06	3.330e+06	1.428e+07	1.588e+05	3.766e+05	1.586e+06	1.092e+05	2.554e+05	1.040e+06
69	1.451e+06	3.503e+06	1.488e+07	1.650e+05	3.900e+05	1.676e+06	1.129e+05	2.634e+05	1.101e+06
70	1.487e+06	3.569e+06	1.634e+07	1.691e+05	4.067e+05	1.720e+06	1.166e+05	2.731e+05	1.136e+06
71	1.557e+06	3.701e+06	1.598e+07	1.758e+05	4.160e+05	1.699e+06	1.190e+05	2.855e+05	1.190e+06
72	1.608e+06	3.941e+06	1.636e+07	1.804e+05	4.254e+05	1.832e+06	1.240e+05	2.881e+05	1.208e+06
73	1.636e+06	3.969e+06	1.744e+07	1.859e+05	4.450e+05	1.793e+06	1.270e+05	2.977e+05	1.244e+06
74	1.723e+06	4.019e+06	1.814e+07	1.900e+05	4.562e+05	1.948e+06	1.308e+05	3.061e+05	1.326e+06
75	1.776e+06	4.164e+06	1.834e+07	1.959e+05	4.658e+05	1.965e+06	1.338e+05	3.156e+05	1.323e+06
76	1.807e+06	4.259e+06	1.848e+07	2.032e+05	4.731e+05	1.997e+06	1.380e+05	3.234e+05	1.372e+06
77	1.859e+06	4.386e+06	1.913e+07	2.070e+05	4.927e+05	2.017e+06	1.397e+05	3.359e+05	1.393e+06
78	1.934e+06	4.643e+06	1.891e+07	2.085e+05	5.081e+05	2.204e+06	1.463e+05	3.447e+05	1.424e+06
79	1.976e+06	4.744e+06	1.963e+07	2.171e+05	5.209e+05	2.158e+06	1.482e+05	3.482e+05	1.473e+06
80	2.019e+06	4.949e+06	1.980e+07	2.231e+05	5.304e+05	2.230e+06	1.523e+05	3.546e+05	1.474e+06
81	2.096e+06	4.889e+06	1.990e+07	2.320e+05	5.389e+05	2.365e+06	1.561e+05	3.691e+05	1.547e+06
82	2.141e+06	4.932e+06	2.180e+07	2.402e+05	5.529e+05	2.376e+06	1.601e+05	3.772e+05	1.546e+06
83	2.186e+06	5.164e+06	2.082e+07	2.429e+05	5.659e+05	2.372e+06	1.628e+05	3.859e+05	1.571e+06
84	2.256e+06	5.372e+06	2.232e+07	2.458e+05	5.793e+05	2.468e+06	1.668e+05	3.954e+05	1.656e+06
85	2.280e+06	5.401e+06	2.326e+07	2.522e+05	6.046e+05	2.465e+06	1.718e+05	3.984e+05	1.703e+06
86	2.379e+06	5.499e+06	2.141e+07	2.611e+05	6.063e+05	2.541e+06	1.747e+05	4.159e+05	1.691e+06
87	2.393e+06	5.751e+06	2.408e+07	2.649e+05	6.206e+05	2.635e+06	1.791e+05	4.206e+05	1.706e+06
88	2.469e+06	5.860e+06	2.520e+07	2.700e+05	6.341e+05	2.732e+06	1.817e+05	4.369e+05	1.816e+06
89	2.494e+06	5.712e+06	2.513e+07	2.812e+05	6.597e+05	2.696e+06	1.878e+05	4.407e+05	1.863e+06
90	2.595e+06	5.990e+06	2.497e+07	2.830e+05	6.545e+05	2.717e+06	1.903e+05	4.516e+05	1.854e+06
91	2.577e+06	6.219e+06	2.484e+07	2.896e+05	6.735e+05	2.871e+06	1.944e+05	4.551e+05	1.887e+06
92	2.706e+06	6.360e+06	2.720e+07	2.972e+05	6.967e+05	2.880e+06	1.975e+05	4.600e+05	1.911e+06
93	2.699e+06	6.448e+06	2.670e+07	3.019e+05	6.994e+05	2.903e+06	2.018e+05	4.715e+05	1.985e+06
94	2.747e+06	6.501e+06	2.651e+07	3.034e+05	7.270e+05	3.093e+06	2.041e+05	4.872e+05	1.968e+06
95	2.785e+06	6.518e+06	2.751e+07	3.098e+05	7.552e+05	2.989e+06	2.103e+05	4.850e+05	2.047e+06
96	2.936e+06	6.995e+06	2.883e+07	3.166e+05	7.471e+05	3.203e+06	2.127e+05	5.055e+05	2.131e+06
97	2.912e+06	6.795e+06	2.780e+07	3.257e+05	7.557e+05	3.156e+06	2.181e+05	5.152e+05	2.068e+06
98	2.978e+06	7.300e+06	2.943e+07	3.287e+05	7.908e+05	3.278e+06	2.207e+05	5.041e+05	2.142e+06
99	3.030e+06	7.348e+06	3.027e+07	3.343e+05	7.861e+05	3.292e+06	2.269e+05	5.168e+05	2.163e+06
100	3.093e+06	7.410e+06	3.076e+07	3.461e+05	8.160e+05	3.338e+06	2.259e+05	5.298e+05	2.154e+06
