## Supplementary Data: A zip file containing the simulation executable, the source code, R scripts, batch files, and simulation results. for "Age-related late-onset disease heritability patterns and implications for genome-wide association studies": CasesNeededYoungOldCohortStatisticalPower.csv

age	X1	X2	X3	X4	X5	X6	X7	X8	X9
53	7.751e+05	1.871e+06	7.972e+06	8.921e+04	2.147e+05	8.972e+05	6.234e+04	1.474e+05	6.122e+05
54	7.740e+05	1.868e+06	7.960e+06	8.908e+04	2.144e+05	8.961e+05	6.225e+04	1.472e+05	6.113e+05
55	7.724e+05	1.865e+06	7.943e+06	8.891e+04	2.140e+05	8.944e+05	6.213e+04	1.469e+05	6.101e+05
56	7.706e+05	1.860e+06	7.923e+06	8.870e+04	2.134e+05	8.924e+05	6.198e+04	1.466e+05	6.085e+05
57	7.683e+05	1.855e+06	7.900e+06	8.843e+04	2.128e+05	8.899e+05	6.180e+04	1.462e+05	6.067e+05
58	7.657e+05	1.848e+06	7.872e+06	8.814e+04	2.120e+05	8.869e+05	6.158e+04	1.457e+05	6.047e+05
59	7.627e+05	1.841e+06	7.841e+06	8.779e+04	2.112e+05	8.835e+05	6.134e+04	1.451e+05	6.023e+05
60	7.593e+05	1.833e+06	7.806e+06	8.740e+04	2.102e+05	8.797e+05	6.107e+04	1.445e+05	5.996e+05
61	7.557e+05	1.825e+06	7.769e+06	8.698e+04	2.092e+05	8.755e+05	6.077e+04	1.438e+05	5.967e+05
62	7.517e+05	1.815e+06	7.727e+06	8.651e+04	2.080e+05	8.708e+05	6.045e+04	1.430e+05	5.935e+05
63	7.473e+05	1.804e+06	7.682e+06	8.600e+04	2.068e+05	8.658e+05	6.009e+04	1.422e+05	5.900e+05
64	7.426e+05	1.793e+06	7.635e+06	8.546e+04	2.055e+05	8.604e+05	5.971e+04	1.413e+05	5.862e+05
65	7.375e+05	1.781e+06	7.583e+06	8.487e+04	2.041e+05	8.545e+05	5.930e+04	1.403e+05	5.822e+05
66	7.321e+05	1.768e+06	7.528e+06	8.424e+04	2.025e+05	8.482e+05	5.885e+04	1.392e+05	5.779e+05
67	7.266e+05	1.754e+06	7.471e+06	8.360e+04	2.010e+05	8.417e+05	5.841e+04	1.382e+05	5.735e+05
68	7.209e+05	1.740e+06	7.412e+06	8.294e+04	1.994e+05	8.351e+05	5.794e+04	1.370e+05	5.690e+05
69	7.148e+05	1.726e+06	7.349e+06	8.225e+04	1.977e+05	8.282e+05	5.745e+04	1.359e+05	5.642e+05
70	7.089e+05	1.711e+06	7.287e+06	8.155e+04	1.960e+05	8.213e+05	5.696e+04	1.347e+05	5.595e+05
71	7.029e+05	1.697e+06	7.225e+06	8.086e+04	1.944e+05	8.143e+05	5.647e+04	1.335e+05	5.547e+05
72	6.967e+05	1.682e+06	7.160e+06	8.014e+04	1.926e+05	8.071e+05	5.596e+04	1.323e+05	5.498e+05
73	6.906e+05	1.667e+06	7.096e+06	7.944e+04	1.909e+05	8.001e+05	5.546e+04	1.312e+05	5.449e+05
74	6.846e+05	1.652e+06	7.034e+06	7.874e+04	1.892e+05	7.931e+05	5.497e+04	1.300e+05	5.402e+05
75	6.785e+05	1.638e+06	6.972e+06	7.804e+04	1.875e+05	7.860e+05	5.447e+04	1.288e+05	5.353e+05
76	6.726e+05	1.624e+06	6.911e+06	7.735e+04	1.859e+05	7.790e+05	5.399e+04	1.277e+05	5.306e+05
77	6.668e+05	1.610e+06	6.852e+06	7.669e+04	1.842e+05	7.722e+05	5.351e+04	1.266e+05	5.259e+05
78	6.610e+05	1.596e+06	6.794e+06	7.602e+04	1.826e+05	7.653e+05	5.304e+04	1.255e+05	5.213e+05
79	6.554e+05	1.582e+06	6.737e+06	7.537e+04	1.810e+05	7.587e+05	5.258e+04	1.244e+05	5.167e+05
80	6.499e+05	1.569e+06	6.681e+06	7.474e+04	1.794e+05	7.522e+05	5.214e+04	1.233e+05	5.123e+05
81	6.445e+05	1.556e+06	6.627e+06	7.412e+04	1.779e+05	7.457e+05	5.170e+04	1.223e+05	5.080e+05
82	6.393e+05	1.543e+06	6.573e+06	7.352e+04	1.764e+05	7.395e+05	5.127e+04	1.213e+05	5.037e+05
83	6.342e+05	1.531e+06	6.520e+06	7.293e+04	1.750e+05	7.335e+05	5.086e+04	1.203e+05	4.996e+05
84	6.292e+05	1.519e+06	6.468e+06	7.235e+04	1.736e+05	7.277e+05	5.045e+04	1.194e+05	4.956e+05
85	6.244e+05	1.507e+06	6.418e+06	7.179e+04	1.723e+05	7.221e+05	5.006e+04	1.184e+05	4.916e+05
86	6.197e+05	1.496e+06	6.368e+06	7.125e+04	1.710e+05	7.167e+05	4.968e+04	1.175e+05	4.878e+05
87	6.153e+05	1.485e+06	6.320e+06	7.073e+04	1.697e+05	7.115e+05	4.931e+04	1.166e+05	4.841e+05
88	6.109e+05	1.475e+06	6.272e+06	7.022e+04	1.685e+05	7.065e+05	4.894e+04	1.158e+05	4.804e+05
89	6.066e+05	1.465e+06	6.225e+06	6.971e+04	1.673e+05	7.017e+05	4.858e+04	1.149e+05	4.769e+05
90	6.025e+05	1.455e+06	6.180e+06	6.921e+04	1.661e+05	6.971e+05	4.823e+04	1.141e+05	4.735e+05
91	5.985e+05	1.445e+06	6.135e+06	6.873e+04	1.650e+05	6.925e+05	4.789e+04	1.134e+05	4.702e+05
92	5.945e+05	1.436e+06	6.092e+06	6.825e+04	1.639e+05	6.878e+05	4.755e+04	1.126e+05	4.669e+05
93	5.906e+05	1.427e+06	6.049e+06	6.779e+04	1.628e+05	6.831e+05	4.722e+04	1.118e+05	4.636e+05
94	5.868e+05	1.418e+06	6.007e+06	6.734e+04	1.618e+05	6.786e+05	4.689e+04	1.111e+05	4.605e+05
95	5.832e+05	1.409e+06	5.966e+06	6.689e+04	1.608e+05	6.741e+05	4.657e+04	1.104e+05	4.574e+05
96	5.796e+05	1.401e+06	5.926e+06	6.646e+04	1.599e+05	6.696e+05	4.625e+04	1.097e+05	4.543e+05
97	5.760e+05	1.393e+06	5.886e+06	6.603e+04	1.589e+05	6.651e+05	4.594e+04	1.090e+05	4.513e+05
98	5.726e+05	1.385e+06	5.847e+06	6.562e+04	1.581e+05	6.608e+05	4.564e+04	1.083e+05	4.484e+05
99	5.692e+05	1.377e+06	5.809e+06	6.521e+04	1.572e+05	6.564e+05	4.534e+04	1.076e+05	4.455e+05
100	5.659e+05	1.369e+06	5.771e+06	6.481e+04	1.564e+05	6.520e+05	4.504e+04	1.070e+05	4.427e+05
