## Supplementary Data: A zip file containing the simulation executable, the source code, R scripts, batch files, and simulation results. for "Age-related late-onset disease heritability patterns and implications for genome-wide association studies": CohortHeritabilityAnalysis.csv

Age	PopMean	PopVar	PopSD	CaseMean	CaseVar	CaseSD	CumulativeCaseMean	CumulativeCaseVar	CumulativeCaseSD	Heritability	MeanOR	CaseOR	nControls	nCases	CumIncidence	nIncidence	nLifetimeIncidence	nAbsoluteIncidence
53	-0.011987	4.5033	2.1221	4.0742	3.5805	1.8922	0	0	0	0.57785	0.98809	58.803	1817556845	5346426	0	0	0	0
54	-0.015351	4.4914	2.1193	4.0198	3.5157	1.875	0	0	0	0.57721	0.98477	55.69	1803407881	6884597	0	0	0	0
55	-0.01942	4.4775	2.116	3.964	3.4507	1.8576	0	0	0	0.57645	0.98077	52.667	1787946844	8755961	0	0	0	0
56	-0.024295	4.4612	2.1121	3.9071	3.3879	1.8406	0	0	0	0.57556	0.976	49.755	1771093555	11006438	0	0	0	0
57	-0.030061	4.4424	2.1077	3.8493	3.3291	1.8246	0	0	0	0.57453	0.97039	46.959	1752751850	13679655	0	0	0	0
58	-0.036804	4.421	2.1026	3.7908	3.2717	1.8088	0	0	0	0.57335	0.96386	44.292	1732894978	16813617	0	0	0	0
59	-0.044594	4.397	2.0969	3.7323	3.216	1.7933	0	0	0	0.57201	0.95639	41.775	1711438569	20439148	0	0	0	0
60	-0.0535	4.3702	2.0905	3.6741	3.1632	1.7785	0	0	0	0.57052	0.94791	39.413	1688370309	24575369	0	0	0	0
61	-0.063564	4.3408	2.0835	3.6166	3.1142	1.7647	0	0	0	0.56886	0.93841	37.21	1663666761	29226982	0	0	0	0
62	-0.074792	4.3088	2.0758	3.5601	3.0666	1.7512	0	0	0	0.56704	0.92794	35.166	1637305542	34380719	0	0	0	0
63	-0.087181	4.2743	2.0674	3.5047	3.022	1.7384	0	0	0	0.56507	0.91651	33.273	1609272141	40009548	0	0	0	0
64	-0.10068	4.2377	2.0586	3.4508	2.9805	1.7264	0	0	0	0.56296	0.90423	31.526	1579557719	46063586	0	0	0	0
65	-0.11524	4.1991	2.0492	3.3984	2.9406	1.7148	0	0	0	0.5607	0.89116	29.917	1548139491	52476366	0	0	0	0
66	-0.13078	4.1589	2.0393	3.3475	2.9033	1.7039	0	0	0	0.55833	0.87741	28.431	1514998125	59166789	0	0	0	0
67	-0.1472	4.1173	2.0291	3.2982	2.8684	1.6936	0	0	0	0.55585	0.86312	27.064	1480146443	66039816	0	0	0	0
68	-0.16439	4.0747	2.0186	3.2504	2.8353	1.6838	0	0	0	0.55329	0.84841	25.8	1443573378	72986313	0	0	0	0
69	-0.18224	4.0315	2.0078	3.2041	2.8043	1.6746	0	0	0	0.55065	0.8334	24.634	1405296210	79892548	0	0	0	0
70	-0.20061	3.9878	1.997	3.1594	2.7754	1.666	0	0	0	0.54795	0.81823	23.557	1365306476	86649602	0	0	0	0
71	-0.21938	3.9441	1.986	3.1162	2.7482	1.6578	0	0	0	0.54522	0.80302	22.56	1323604283	93138665	0	0	0	0
72	-0.23849	3.9006	1.975	3.0744	2.7227	1.6501	0	0	0	0.54247	0.78782	21.638	1280181030	99249434	0	0	0	0
73	-0.25779	3.8575	1.9641	3.0339	2.6985	1.6427	0	0	0	0.53971	0.77276	20.778	1235045794	104869865	0	0	0	0
74	-0.2772	3.815	1.9532	2.9946	2.6761	1.6359	0	0	0	0.53695	0.7579	19.978	1188212970	109896298	0	0	0	0
75	-0.29664	3.7732	1.9425	2.9565	2.6552	1.6295	0	0	0	0.53422	0.74331	19.23	1139739644	114242744	0	0	0	0
76	-0.31608	3.7323	1.9319	2.9193	2.6355	1.6234	0	0	0	0.5315	0.729	18.528	1089666282	117827391	0	0	0	0
77	-0.33541	3.6922	1.9215	2.8832	2.617	1.6177	0	0	0	0.52882	0.71504	17.871	1038045557	120568528	0	0	0	0
78	-0.35463	3.6533	1.9114	2.848	2.5995	1.6123	0	0	0	0.52618	0.70143	17.253	984973331	122401977	0	0	0	0
79	-0.37367	3.6154	1.9014	2.8137	2.5829	1.6071	0	0	0	0.52357	0.6882	16.671	930555321	123276097	0	0	0	0
80	-0.39253	3.5787	1.8917	2.7801	2.5672	1.6022	0	0	0	0.52102	0.67535	16.121	874945517	123156577	0	0	0	0
81	-0.41119	3.5431	1.8823	2.7473	2.5523	1.5976	0	0	0	0.51853	0.66286	15.6	818336681	122014903	0	0	0	0
82	-0.4296	3.5085	1.8731	2.7152	2.5377	1.593	0	0	0	0.51608	0.65077	15.107	760978635	119851187	0	0	0	0
83	-0.44772	3.475	1.8641	2.6837	2.5236	1.5886	0	0	0	0.51368	0.63909	14.64	703203066	116682540	0	0	0	0
84	-0.46562	3.4425	1.8554	2.6529	2.51	1.5843	0	0	0	0.51134	0.62775	14.196	645319064	112548256	0	0	0	0
85	-0.48322	3.4111	1.8469	2.6229	2.4965	1.58	0	0	0	0.50905	0.6168	13.775	587761454	107508978	0	0	0	0
86	-0.50058	3.3807	1.8387	2.5935	2.4838	1.576	0	0	0	0.50681	0.60618	13.376	530981852	101647921	0	0	0	0
87	-0.51768	3.3512	1.8306	2.5649	2.4709	1.5719	0	0	0	0.50462	0.5959	13	475477825	95083987	0	0	0	0
88	-0.53461	3.3227	1.8228	2.5372	2.4585	1.5679	0	0	0	0.50248	0.5859	12.644	421759260	87950704	0	0	0	0
89	-0.55126	3.295	1.8152	2.5104	2.4464	1.5641	0	0	0	0.50039	0.57622	12.309	370336976	80400532	0	0	0	0
90	-0.56765	3.2682	1.8078	2.4844	2.4342	1.5602	0	0	0	0.49835	0.56686	11.994	321669979	72603345	0	0	0	0
91	-0.58385	3.2422	1.8006	2.4594	2.4228	1.5565	0	0	0	0.49635	0.55775	11.698	276202635	64726499	0	0	0	0
92	-0.59986	3.2168	1.7935	2.4355	2.4113	1.5528	0	0	0	0.49438	0.54889	11.422	234305995	56939102	0	0	0	0
93	-0.61575	3.192	1.7866	2.4126	2.4008	1.5495	0	0	0	0.49245	0.54023	11.163	196275944	49411551	0	0	0	0
94	-0.63148	3.1678	1.7798	2.3912	2.3913	1.5464	0	0	0	0.49055	0.53181	10.927	162275217	42280425	0	0	0	0
95	-0.6471	3.144	1.7731	2.3709	2.3829	1.5437	0	0	0	0.48867	0.52356	10.708	132377521	35664990	0	0	0	0
96	-0.66273	3.1206	1.7665	2.3519	2.3749	1.5411	0	0	0	0.4868	0.51544	10.505	106504466	29649734	0	0	0	0
97	-0.67813	3.098	1.7601	2.3343	2.3683	1.5389	0	0	0	0.48498	0.50756	10.322	84501053	24291861	0	0	0	0
98	-0.69383	3.076	1.7539	2.3181	2.3627	1.5371	0	0	0	0.4832	0.49966	10.156	66106375	19614777	0	0	0	0
99	-0.70935	3.0539	1.7475	2.3034	2.359	1.5359	0	0	0	0.4814	0.49196	10.008	51001239	15609684	0	0	0	0
100	-0.72488	3.0322	1.7413	2.2904	2.3563	1.535	0	0	0	0.47963	0.48438	9.8791	38818238	12247433	0	0	0	0
101	-0.74029	3.011	1.7352	2.2786	2.3561	1.535	0	0	0	0.47787	0.47697	9.7634	29160862	9479338	0	0	0	0
102	-0.75572	2.99	1.7292	2.2686	2.3561	1.535	0	0	0	0.47612	0.46967	9.6662	21635317	7242207	0	0	0	0
103	-0.7711	2.9697	1.7233	2.2596	2.357	1.5352	0	0	0	0.47442	0.46251	9.5789	15857190	5461527	0	0	0	0
