## Supplementary Data: A zip file containing the simulation executable, the source code, R scripts, batch files, and simulation results. for "Age-related late-onset disease heritability patterns and implications for genome-wide association studies": CohortStatisticalPower.csv

Age	nCases	p0	c0	d0	s0	sd0	p1	c1	d1	s1	sd1	p2	c2	d2	s2	sd2	p3	c3	d3	s3	sd3	p4	c4	d4	s4	sd4	p5	c5	d5	s5	sd5	p6	c6	d6	s6	sd6	p7	c7	d7	s7	sd7	p8	c8	d8	s8	sd8
53	5346426	0.072976	0.081763	-0.008787	0	0	0.072984	0.078895	-0.005911	0	0	0.072989	0.075975	-0.0029859	0	0	0.28592	0.31177	-0.025846	0	0	0.28596	0.30341	-0.017457	0	0	0.28597	0.29485	-0.0088821	0	0	0.4999	0.53079	-0.030881	0	0	0.49994	0.52095	-0.021007	0	0	0.49997	0.51083	-0.010858	0	0
54	6884597	0.072968	0.081633	-0.0086647	0	0	0.07298	0.078794	-0.0058141	0	0	0.072987	0.075924	-0.0029374	0	0	0.2859	0.31144	-0.025534	0	0	0.28594	0.30313	-0.017185	0	0	0.28596	0.29481	-0.0088475	0	0	0.49988	0.53044	-0.030566	0	0	0.49992	0.5207	-0.020772	0	0	0.49996	0.51061	-0.010654	0	0
55	8755961	0.07296	0.081493	-0.0085329	0	0	0.072974	0.07871	-0.0057364	0	0	0.072983	0.075904	-0.0029212	0	0	0.28588	0.31109	-0.025212	0	0	0.28592	0.30291	-0.01699	0	0	0.28595	0.29467	-0.0087199	0	0	0.49985	0.53001	-0.030164	0	0	0.4999	0.52039	-0.020481	0	0	0.49995	0.51042	-0.010468	0	0
56	11006438	0.07295	0.08134	-0.0083907	0	0	0.072967	0.078626	-0.005659	0	0	0.072979	0.075866	-0.0028863	0	0	0.28585	0.3107	-0.024854	0	0	0.2859	0.30273	-0.016825	0	0	0.28594	0.29455	-0.0086061	0	0	0.49981	0.52957	-0.029764	0	0	0.49988	0.52016	-0.020277	0	0	0.49994	0.51032	-0.010379	0	0
57	13679655	0.072937	0.081228	-0.0082908	0	0	0.072959	0.078536	-0.0055773	0	0	0.072975	0.07581	-0.0028353	0	0	0.28581	0.31033	-0.024521	0	0	0.28588	0.30251	-0.016632	0	0	0.28593	0.29441	-0.008478	0	0	0.49977	0.52917	-0.029408	0	0	0.49985	0.51988	-0.020026	0	0	0.49992	0.51018	-0.010255	0	0
58	16813617	0.072922	0.081115	-0.0081926	0	0	0.072949	0.078469	-0.0055199	0	0	0.07297	0.075777	-0.0028067	0	0	0.28577	0.30994	-0.024174	0	0	0.28585	0.30228	-0.016437	0	0	0.28592	0.29427	-0.0083579	0	0	0.49971	0.52869	-0.028974	0	0	0.49982	0.51955	-0.019738	0	0	0.49991	0.50999	-0.010084	0	0
59	20439148	0.072906	0.080982	-0.0080762	0	0	0.072938	0.078372	-0.0054339	0	0	0.072964	0.075717	-0.0027527	0	0	0.28572	0.30957	-0.023849	0	0	0.28581	0.30205	-0.016239	0	0	0.2859	0.29412	-0.0082216	0	0	0.49966	0.52824	-0.028579	0	0	0.49978	0.51925	-0.019478	0	0	0.49988	0.50982	-0.0099399	0	0
60	24575369	0.072887	0.080854	-0.0079669	0	0	0.072925	0.078263	-0.0053376	0	0	0.072958	0.075663	-0.0027051	0	0	0.28566	0.30921	-0.023551	0	0	0.28578	0.30177	-0.015999	0	0	0.28588	0.29402	-0.0081438	0	0	0.49959	0.52779	-0.028206	0	0	0.49973	0.51894	-0.019209	0	0	0.49986	0.50969	-0.0098325	0	0
61	29226982	0.072865	0.080725	-0.0078601	0	0	0.072911	0.07819	-0.0052785	0	0	0.072951	0.075604	-0.0026529	0	0	0.2856	0.30885	-0.023249	0	0	0.28573	0.30153	-0.0158	0	0	0.28586	0.29389	-0.0080338	0	0	0.49951	0.52736	-0.027846	0	0	0.49968	0.51866	-0.018983	0	0	0.49983	0.50955	-0.0097189	0	0
62	34380719	0.072842	0.080602	-0.0077603	0	0	0.072895	0.0781	-0.0052047	0	0	0.072943	0.075562	-0.002619	0	0	0.28553	0.30848	-0.022957	0	0	0.28568	0.3013	-0.015617	0	0	0.28583	0.29376	-0.007922	0	0	0.49943	0.52695	-0.027527	0	0	0.49962	0.51838	-0.018756	0	0	0.4998	0.50941	-0.0096049	0	0
63	40009548	0.072815	0.080481	-0.0076658	0	0	0.072878	0.078027	-0.0051495	0	0	0.072933	0.075535	-0.0026019	0	0	0.28545	0.30815	-0.022703	0	0	0.28563	0.30106	-0.015426	0	0	0.28581	0.29364	-0.0078341	0	0	0.49933	0.52653	-0.027199	0	0	0.49956	0.5181	-0.018546	0	0	0.49977	0.50925	-0.0094733	0	0
64	46063586	0.072787	0.080365	-0.0075787	0	0	0.072858	0.07795	-0.0050917	0	0	0.072923	0.075486	-0.0025622	0	0	0.28536	0.30782	-0.022455	0	0	0.28557	0.30082	-0.015245	0	0	0.28578	0.29353	-0.0077524	0	0	0.49923	0.52614	-0.026905	0	0	0.49949	0.51782	-0.018332	0	0	0.49974	0.50912	-0.009386	0	0
65	52476366	0.072756	0.080238	-0.0074827	0	0	0.072838	0.077873	-0.0050357	0	0	0.072913	0.075454	-0.0025411	0	0	0.28527	0.30749	-0.022217	0	0	0.28551	0.3006	-0.015087	0	0	0.28575	0.29341	-0.0076585	0	0	0.49912	0.52573	-0.026615	0	0	0.49941	0.51755	-0.018137	0	0	0.4997	0.50899	-0.0092956	0	0
66	59166789	0.072722	0.080133	-0.0074111	0	0	0.072815	0.077808	-0.0049932	0	0	0.072901	0.075416	-0.0025148	0	0	0.28517	0.30717	-0.022	0	0	0.28544	0.30039	-0.014945	0	0	0.28571	0.2933	-0.0075855	0	0	0.499	0.52536	-0.02636	0	0	0.49933	0.51729	-0.017961	0	0	0.49965	0.50889	-0.0092312	0	0
67	66039816	0.072687	0.080018	-0.0073308	0	0	0.072791	0.077735	-0.0049437	0	0	0.072889	0.075382	-0.0024935	0	0	0.28507	0.30686	-0.021789	0	0	0.28537	0.30017	-0.014794	0	0	0.28568	0.29321	-0.0075282	0	0	0.49888	0.525	-0.026123	0	0	0.49925	0.51705	-0.01781	0	0	0.49961	0.50875	-0.0091369	0	0
68	72986313	0.072651	0.079911	-0.0072607	0	0	0.072766	0.077669	-0.0049025	0	0	0.072878	0.075341	-0.0024628	0	0	0.28496	0.30656	-0.021601	0	0	0.2853	0.29995	-0.014652	0	0	0.28564	0.29311	-0.0074676	0	0	0.49875	0.52464	-0.025896	0	0	0.49916	0.51682	-0.017667	0	0	0.49957	0.50862	-0.0090575	0	0
69	79892548	0.072613	0.079806	-0.0071924	0	0	0.07274	0.077605	-0.0048646	0	0	0.072866	0.075305	-0.002439	0	0	0.28485	0.30625	-0.021404	0	0	0.28522	0.29976	-0.014539	0	0	0.2856	0.293	-0.0074026	0	0	0.49861	0.52431	-0.0257	0	0	0.49906	0.51659	-0.017522	0	0	0.49952	0.50852	-0.0089988	0	0
70	86649602	0.072574	0.079711	-0.0071371	0	0	0.072714	0.077541	-0.0048269	0	0	0.072852	0.075273	-0.0024216	0	0	0.28473	0.30598	-0.021246	0	0	0.28514	0.29957	-0.014423	0	0	0.28556	0.29289	-0.0073271	0	0	0.49847	0.524	-0.025524	0	0	0.49897	0.51636	-0.017387	0	0	0.49947	0.50841	-0.0089411	0	0
71	93138665	0.072534	0.079618	-0.0070838	0	0	0.072687	0.077479	-0.0047915	0	0	0.072838	0.075245	-0.002407	0	0	0.28462	0.3057	-0.021088	0	0	0.28506	0.29936	-0.0143	0	0	0.28552	0.2928	-0.0072736	0	0	0.49833	0.52367	-0.025346	0	0	0.49887	0.51613	-0.017257	0	0	0.49942	0.5083	-0.0088763	0	0
72	99249434	0.072494	0.079527	-0.0070324	0	0	0.072661	0.077416	-0.004755	0	0	0.072823	0.075219	-0.0023951	0	0	0.2845	0.30544	-0.020941	0	0	0.28498	0.29919	-0.014208	0	0	0.28548	0.29269	-0.0072123	0	0	0.49818	0.52335	-0.025172	0	0	0.49877	0.51592	-0.017152	0	0	0.49937	0.5082	-0.0088293	0	0
73	104869865	0.072453	0.079438	-0.0069841	0	0	0.072633	0.077357	-0.0047238	0	0	0.072809	0.075195	-0.0023858	0	0	0.28437	0.30517	-0.020799	0	0	0.2849	0.29901	-0.014108	0	0	0.28544	0.2926	-0.0071621	0	0	0.49803	0.52305	-0.025019	0	0	0.49867	0.51572	-0.017049	0	0	0.49932	0.50809	-0.0087764	0	0
74	109896298	0.072412	0.079354	-0.0069419	0	0	0.072605	0.077297	-0.004692	0	0	0.072794	0.075166	-0.0023715	0	0	0.28425	0.30492	-0.020669	0	0	0.28482	0.29884	-0.014025	0	0	0.2854	0.29252	-0.0071223	0	0	0.49789	0.52276	-0.024876	0	0	0.49857	0.51552	-0.016951	0	0	0.49927	0.50798	-0.0087184	0	0
75	114242744	0.072371	0.079267	-0.0068954	0	0	0.072577	0.077245	-0.0046679	0	0	0.072779	0.075139	-0.00236	0	0	0.28413	0.30468	-0.02055	0	0	0.28473	0.29869	-0.013956	0	0	0.28536	0.29244	-0.0070813	0	0	0.49774	0.52249	-0.024749	0	0	0.49847	0.51532	-0.016848	0	0	0.49922	0.50788	-0.0086588	0	0
76	117827391	0.07233	0.079186	-0.0068556	0	0	0.07255	0.077185	-0.0046354	0	0	0.072766	0.075113	-0.0023476	0	0	0.28401	0.30444	-0.020437	0	0	0.28465	0.29853	-0.013881	0	0	0.28531	0.29235	-0.0070422	0	0	0.49759	0.52221	-0.024621	0	0	0.49837	0.51514	-0.016765	0	0	0.49917	0.50779	-0.0086205	0	0
77	120568528	0.072288	0.079112	-0.0068239	0	0	0.072522	0.077132	-0.0046103	0	0	0.072752	0.075088	-0.0023354	0	0	0.28388	0.30422	-0.020332	0	0	0.28457	0.29838	-0.013817	0	0	0.28527	0.29228	-0.0070111	0	0	0.49744	0.52194	-0.024502	0	0	0.49827	0.51495	-0.016681	0	0	0.49912	0.50769	-0.0085698	0	0
78	122401977	0.072248	0.079035	-0.0067874	0	0	0.072494	0.077088	-0.0045941	0	0	0.072738	0.07506	-0.0023221	0	0	0.28376	0.304	-0.020235	0	0	0.28448	0.29824	-0.013754	0	0	0.28523	0.2922	-0.0069755	0	0	0.49729	0.52168	-0.024382	0	0	0.49817	0.51477	-0.016602	0	0	0.49906	0.5076	-0.0085332	0	0
79	123276097	0.072206	0.078965	-0.0067583	0	0	0.072467	0.077032	-0.0045655	0	0	0.072725	0.075036	-0.0023113	0	0	0.28364	0.30378	-0.020132	0	0	0.2844	0.29809	-0.01369	0	0	0.28518	0.29212	-0.0069397	0	0	0.49715	0.52142	-0.024274	0	0	0.49807	0.51459	-0.01652	0	0	0.49901	0.50751	-0.0085024	0	0
80	123156577	0.072164	0.078892	-0.0067276	0	0	0.07244	0.076981	-0.0045411	0	0	0.072713	0.075006	-0.0022929	0	0	0.28353	0.30356	-0.020032	0	0	0.28432	0.29794	-0.013626	0	0	0.28514	0.29205	-0.0069039	0	0	0.497	0.52116	-0.024159	0	0	0.49798	0.51442	-0.016448	0	0	0.49896	0.50742	-0.0084597	0	0
81	122014903	0.072126	0.078822	-0.0066962	0	0	0.072412	0.076936	-0.0045235	0	0	0.072699	0.074981	-0.0022821	0	0	0.28341	0.30336	-0.01995	0	0	0.28423	0.2978	-0.01357	0	0	0.2851	0.29198	-0.0068769	0	0	0.49686	0.52091	-0.024053	0	0	0.49788	0.51425	-0.016377	0	0	0.49891	0.50733	-0.0084212	0	0
82	119851187	0.072087	0.078751	-0.0066641	0	0	0.072386	0.07689	-0.0045046	0	0	0.072686	0.074961	-0.0022752	0	0	0.28329	0.30314	-0.019849	0	0	0.28415	0.29767	-0.013513	0	0	0.28506	0.29191	-0.0068457	0	0	0.49672	0.52068	-0.023961	0	0	0.49778	0.51407	-0.016289	0	0	0.49886	0.50724	-0.0083851	0	0
83	116682540	0.072047	0.078691	-0.0066436	0	0	0.072361	0.076845	-0.0044837	0	0	0.072672	0.074937	-0.0022651	0	0	0.28317	0.30294	-0.019765	0	0	0.28407	0.29752	-0.013447	0	0	0.28502	0.29184	-0.0068182	0	0	0.49658	0.52045	-0.023864	0	0	0.49769	0.51393	-0.016241	0	0	0.49881	0.50716	-0.0083493	0	0
84	112548256	0.07201	0.078618	-0.0066086	0	0	0.072335	0.076802	-0.0044664	0	0	0.072658	0.074915	-0.0022564	0	0	0.28306	0.30274	-0.019676	0	0	0.284	0.29738	-0.013377	0	0	0.28498	0.29177	-0.0067912	0	0	0.49644	0.52023	-0.023785	0	0	0.4976	0.51377	-0.016176	0	0	0.49876	0.50707	-0.0083103	0	0
85	107508978	0.071972	0.078557	-0.0065843	0	0	0.072309	0.076756	-0.0044472	0	0	0.072644	0.074898	-0.0022542	0	0	0.28295	0.30254	-0.019593	0	0	0.28393	0.29723	-0.013303	0	0	0.28494	0.29171	-0.0067639	0	0	0.49631	0.52	-0.023693	0	0	0.4975	0.51362	-0.016122	0	0	0.49871	0.50698	-0.0082656	0	0
86	101647921	0.071937	0.078487	-0.0065502	0	0	0.072285	0.076713	-0.0044283	0	0	0.07263	0.074876	-0.0022459	0	0	0.28284	0.30235	-0.019506	0	0	0.28385	0.29711	-0.013252	0	0	0.2849	0.29164	-0.0067366	0	0	0.49618	0.51979	-0.023607	0	0	0.49741	0.51347	-0.016058	0	0	0.49867	0.50691	-0.0082432	0	0
87	95083987	0.071899	0.078433	-0.0065343	0	0	0.072262	0.076668	-0.004406	0	0	0.072618	0.07485	-0.0022322	0	0	0.28273	0.30216	-0.019428	0	0	0.28378	0.29698	-0.013204	0	0	0.28487	0.29159	-0.0067263	0	0	0.49604	0.51956	-0.02352	0	0	0.49732	0.51332	-0.016004	0	0	0.49863	0.50684	-0.0082166	0	0
88	87950704	0.071862	0.078374	-0.0065114	0	0	0.072238	0.076637	-0.0043983	0	0	0.072608	0.074826	-0.0022185	0	0	0.28263	0.30198	-0.019355	0	0	0.28371	0.29688	-0.013173	0	0	0.28483	0.29153	-0.0066986	0	0	0.49591	0.51936	-0.023442	0	0	0.49723	0.51319	-0.015953	0	0	0.49858	0.50678	-0.0081931	0	0
89	80400532	0.071829	0.078309	-0.0064798	0	0	0.072214	0.076595	-0.0043804	0	0	0.072595	0.074804	-0.0022099	0	0	0.28252	0.30182	-0.019296	0	0	0.28364	0.29676	-0.013128	0	0	0.28479	0.29145	-0.0066607	0	0	0.49579	0.51916	-0.023372	0	0	0.49714	0.51306	-0.015913	0	0	0.49853	0.5067	-0.0081669	0	0
90	72603345	0.071794	0.078254	-0.0064594	0	0	0.072192	0.076559	-0.004367	0	0	0.072582	0.074794	-0.0022125	0	0	0.28242	0.30165	-0.019235	0	0	0.28356	0.29664	-0.01308	0	0	0.28476	0.29142	-0.006657	0	0	0.49566	0.51897	-0.023309	0	0	0.49706	0.5129	-0.015837	0	0	0.49848	0.50664	-0.0081591	0	0
91	64726499	0.071764	0.078199	-0.0064342	0	0	0.072167	0.076519	-0.0043519	0	0	0.072566	0.074777	-0.0022107	0	0	0.28232	0.3015	-0.019187	0	0	0.28349	0.29654	-0.013049	0	0	0.28473	0.29137	-0.0066407	0	0	0.49553	0.51877	-0.023231	0	0	0.49698	0.51276	-0.015779	0	0	0.49844	0.50657	-0.0081247	0	0
92	56939102	0.071732	0.078147	-0.0064147	0	0	0.072148	0.076479	-0.0043304	0	0	0.072557	0.074752	-0.0021949	0	0	0.28221	0.30135	-0.01914	0	0	0.28344	0.29646	-0.01302	0	0	0.2847	0.29132	-0.0066295	0	0	0.49541	0.51856	-0.02315	0	0	0.4969	0.51264	-0.015737	0	0	0.49839	0.50652	-0.0081266	0	0
93	49411551	0.0717	0.07811	-0.00641	0	0	0.072129	0.076449	-0.0043203	0	0	0.072548	0.074724	-0.0021766	0	0	0.28211	0.30119	-0.019075	0	0	0.28337	0.29636	-0.012999	0	0	0.28466	0.29128	-0.0066231	0	0	0.49529	0.51841	-0.023118	0	0	0.49682	0.51256	-0.015735	0	0	0.49835	0.50645	-0.0080991	0	0
94	42280425	0.071665	0.078064	-0.0063988	0	0	0.072109	0.076401	-0.0042923	0	0	0.072534	0.074702	-0.0021684	0	0	0.28202	0.30104	-0.019017	0	0	0.2833	0.29628	-0.012979	0	0	0.28464	0.29123	-0.0065939	0	0	0.49517	0.51825	-0.023081	0	0	0.49675	0.51246	-0.015712	0	0	0.49832	0.50638	-0.0080601	0	0
95	35664990	0.071628	0.078032	-0.0064036	0	0	0.072086	0.076364	-0.0042776	0	0	0.072518	0.074686	-0.0021681	0	0	0.28192	0.3009	-0.018978	0	0	0.28324	0.29618	-0.012945	0	0	0.2846	0.29116	-0.0065609	0	0	0.49504	0.51812	-0.023081	0	0	0.49667	0.51238	-0.015703	0	0	0.49827	0.50632	-0.0080502	0	0
96	29649734	0.071598	0.077991	-0.0063926	0	0	0.072066	0.076334	-0.0042685	0	0	0.072507	0.074688	-0.0021806	0	0	0.2818	0.3008	-0.019003	0	0	0.28317	0.2961	-0.012933	0	0	0.28457	0.29111	-0.0065402	0	0	0.49491	0.518	-0.023085	0	0	0.4966	0.51229	-0.015694	0	0	0.49824	0.50627	-0.0080305	0	0
97	24291861	0.071571	0.077957	-0.0063867	0	0	0.072038	0.0763	-0.0042625	0	0	0.072496	0.074682	-0.0021861	0	0	0.2817	0.3007	-0.018996	0	0	0.28312	0.29604	-0.01292	0	0	0.28454	0.29106	-0.0065292	0	0	0.4948	0.51785	-0.023059	0	0	0.49651	0.51221	-0.015702	0	0	0.49819	0.50627	-0.0080789	0	0
98	19614777	0.071549	0.077931	-0.006382	0	0	0.072023	0.076299	-0.0042762	0	0	0.072491	0.074679	-0.002188	0	0	0.28162	0.3006	-0.018982	0	0	0.28306	0.29596	-0.012899	0	0	0.28447	0.29105	-0.006573	0	0	0.49466	0.51776	-0.023094	0	0	0.49643	0.51216	-0.01573	0	0	0.49815	0.50619	-0.0080381	0	0
99	15609684	0.071508	0.077887	-0.0063786	0	0	0.07201	0.076272	-0.0042623	0	0	0.072476	0.074673	-0.0021978	0	0	0.28153	0.30047	-0.01894	0	0	0.28301	0.29586	-0.012852	0	0	0.28443	0.291	-0.0065656	0	0	0.49453	0.51768	-0.023145	0	0	0.49633	0.51209	-0.015752	0	0	0.49811	0.50613	-0.0080185	0	0
100	12247433	0.071472	0.077839	-0.0063665	0	0	0.071981	0.07626	-0.0042788	0	0	0.072459	0.074641	-0.0021817	0	0	0.28144	0.30037	-0.018928	0	0	0.28297	0.29577	-0.012797	0	0	0.28443	0.29097	-0.0065429	0	0	0.49445	0.51756	-0.023117	0	0	0.49627	0.51203	-0.015762	0	0	0.49805	0.50614	-0.0080841	0	0
101	9479338	0.071441	0.077801	-0.0063604	0	0	0.071947	0.07623	-0.0042833	0	0	0.072447	0.074619	-0.002172	0	0	0.28135	0.30031	-0.018961	0	0	0.28289	0.29572	-0.012832	0	0	0.28439	0.29093	-0.0065495	0	0	0.49433	0.51745	-0.02312	0	0	0.49617	0.51198	-0.015814	0	0	0.49802	0.50611	-0.0080937	0	0
102	7242207	0.07142	0.07777	-0.0063494	0	0	0.071946	0.076185	-0.0042388	0	0	0.072458	0.074589	-0.0021313	0	0	0.28129	0.30024	-0.018947	0	0	0.28281	0.29567	-0.012862	0	0	0.28434	0.29093	-0.006585	0	0	0.49422	0.51743	-0.023211	0	0	0.49608	0.51196	-0.015878	0	0	0.49797	0.50605	-0.0080841	0	0
103	5461527	0.071397	0.077761	-0.0063644	0	0	0.071906	0.076159	-0.0042531	0	0	0.072427	0.07456	-0.0021329	0	0	0.28122	0.30013	-0.018911	0	0	0.28273	0.29562	-0.012892	0	0	0.28429	0.29088	-0.0065898	0	0	0.49409	0.51738	-0.02329	0	0	0.496	0.51187	-0.015876	0	0	0.49797	0.50593	-0.0079571	0	0
