## Supplementary Data: A zip file containing the simulation executable, the source code, R scripts, batch files, and simulation results. for "Age-related late-onset disease heritability patterns and implications for genome-wide association studies": FrailtyAnalysis.csv

Age	Heritability	MeanOR	CaseOR	nControls	nCases	nCumIncidence	nIncidence	nLifeIncidence0	nAbsIncidence0	nLifeIncidence5	nAbsIncidence5	nLifeIncidence10	nAbsIncidence10	nLifeIncidence15	nAbsIncidence15
43	0.58034	0.99999	501.13	1999999995	5	2.5e-09	2.5e-09	2.3859e-09	2.3859e-09	2.4104e-09	2.4104e-09	2.4306e-09	2.4306e-09	2.4484e-09	2.4484e-09
44	0.58032	0.99992	96.021	1999969578	30417	1.5211e-05	1.5209e-05	1.4482e-05	1.448e-05	1.4638e-05	1.4636e-05	1.4765e-05	1.4763e-05	1.4877e-05	1.4874e-05
45	0.58028	0.99977	92.577	1999900657	68921	4.9672e-05	3.4461e-05	4.7205e-05	3.2723e-05	4.7738e-05	3.31e-05	4.8163e-05	3.3398e-05	4.8531e-05	3.3655e-05
46	0.58022	0.9995	88.208	1999783047	117610	0.00010848	5.8808e-05	0.00010289	5.5684e-05	0.00010411	5.6371e-05	0.00010506	5.6898e-05	0.00010588	5.7349e-05
47	0.58013	0.9991	84.652	1999603965	179082	0.00019802	8.9551e-05	0.00018741	8.4531e-05	0.00018975	8.5658e-05	0.00019154	8.6494e-05	0.00019307	8.7198e-05
48	0.58	0.99854	79.963	1999347425	256540	0.00032629	0.0001283	0.00030807	0.00012069	0.00031217	0.00012244	0.00031521	0.0001237	0.00031778	0.00012473
49	0.57983	0.99778	76.171	1998993526	353899	0.00050324	0.00017701	0.00047391	0.00016589	0.00048064	0.00016852	0.0004855	0.00017034	0.00048954	0.00017182
50	0.5796	0.99676	72.053	1998517633	475893	0.00074118	0.00023807	0.000696	0.0002222	0.00070659	0.00022606	0.00071405	0.00022866	0.00072015	0.00023072
51	0.57931	0.99544	67.38	1997889473	628160	0.0010553	0.00031431	0.00098782	0.00029204	0.001004	0.00029762	0.0010151	0.00030129	0.001024	0.00030411
52	0.57895	0.99375	63.553	1997072187	817286	0.0014639	0.00040907	0.0013656	0.00037819	0.0013897	0.00038614	0.001406	0.00039129	0.0014187	0.00039511
53	0.57851	0.99161	59.095	1996021408	1050779	0.0019893	0.00052616	0.0018487	0.00048377	0.001884	0.00049497	0.0019074	0.00050215	0.0019253	0.0005073
54	0.57796	0.98895	55.16	1994684511	1336897	0.0026577	0.00066978	0.0024596	0.00061213	0.0025104	0.00062773	0.0025438	0.00063768	0.0025686	0.00064457
55	0.5773	0.98565	51.181	1993000210	1684301	0.0034999	0.00084439	0.0032242	0.00076664	0.0032965	0.00078812	0.0033435	0.00080182	0.0033775	0.00081104
56	0.57651	0.98163	47.557	1990898770	2101440	0.0045506	0.0010544	0.0041713	0.00095047	0.0042727	0.00097968	0.0043384	0.0009984	0.0043846	0.0010107
57	0.57558	0.97677	43.919	1988303133	2595637	0.0058484	0.0013038	0.0053321	0.0011661	0.0054726	0.0012053	0.0055635	0.0012307	0.005626	0.0012471
58	0.57448	0.97098	40.47	1985131260	3171873	0.0074344	0.0015953	0.0067385	0.0014147	0.0069307	0.0014667	0.0070554	0.0015007	0.0071396	0.0015225
59	0.57322	0.96415	37.303	1981299910	3831350	0.00935	0.00193	0.0084218	0.0016959	0.0086815	0.0017639	0.0088508	0.0018088	0.0089635	0.0018375
60	0.57177	0.95622	34.332	1976729832	4570078	0.011635	0.0023066	0.01041	0.0020068	0.010756	0.0020942	0.010984	0.0021529	0.011133	0.0021903
61	0.57014	0.94714	31.635	1971352036	5377796	0.014324	0.0027206	0.012724	0.0023419	0.01318	0.0024524	0.013482	0.0025277	0.013679	0.002576
62	0.56832	0.93689	29.182	1965114362	6237674	0.017443	0.0031642	0.015379	0.0026928	0.015969	0.00283	0.016365	0.0029252	0.016623	0.0029868
63	0.56631	0.9255	26.944	1957987277	7127085	0.021006	0.0036268	0.018374	0.0030489	0.01913	0.0032163	0.019642	0.0033346	0.019976	0.0034118
64	0.56414	0.91305	24.896	1949967717	8019560	0.025016	0.0040958	0.021701	0.0033982	0.022653	0.0035989	0.023306	0.0037433	0.023734	0.0038386
65	0.5618	0.89966	23.051	1941080103	8887614	0.02946	0.0045578	0.025337	0.0037288	0.026519	0.0039654	0.027341	0.0041381	0.027881	0.0042541
66	0.55933	0.88544	21.399	1931374250	9705853	0.034313	0.0050002	0.029248	0.0040302	0.030696	0.0043043	0.031715	0.0045073	0.03239	0.0046459
67	0.55674	0.87057	19.896	1920920617	10453633	0.03954	0.0054125	0.033394	0.0042934	0.035145	0.0046063	0.03639	0.0048409	0.037222	0.0050038
68	0.55405	0.8552	18.557	1909803890	11116727	0.045098	0.0057872	0.037729	0.0045127	0.039817	0.004865	0.041319	0.0051321	0.042333	0.0053209
69	0.55128	0.83951	17.312	1898116122	11687768	0.050942	0.0061199	0.042202	0.0046848	0.044666	0.0050775	0.046454	0.0053774	0.047674	0.0055931
70	0.54847	0.82363	16.211	1885950474	12165648	0.057025	0.0064093	0.046766	0.0048093	0.049642	0.0052436	0.051746	0.0055762	0.053197	0.0058192
71	0.54561	0.8077	15.187	1873396258	12554216	0.063302	0.0066567	0.051375	0.0048878	0.054702	0.0053653	0.05715	0.0057302	0.058855	0.0060005
72	0.54274	0.79183	14.27	1860535532	12860726	0.069732	0.0068649	0.055987	0.0049228	0.059802	0.0054455	0.062622	0.0058423	0.064606	0.0061399
73	0.53986	0.7761	13.411	1847441178	13094354	0.076279	0.0070379	0.060562	0.004918	0.064908	0.005488	0.068126	0.0059165	0.070412	0.0062413
74	0.537	0.76061	12.621	1834176189	13264989	0.082912	0.0071802	0.065067	0.0048775	0.069985	0.0054964	0.073629	0.0059572	0.07624	0.006309
75	0.53415	0.74538	11.915	1820793827	13382362	0.089603	0.0072961	0.069474	0.0048057	0.075006	0.0054747	0.079103	0.0059691	0.082061	0.0063477
76	0.53133	0.73047	11.242	1807338332	13455495	0.096331	0.0073899	0.073759	0.0047063	0.079946	0.0054262	0.084526	0.0059563	0.087853	0.0063613
77	0.52854	0.71591	10.618	1793845917	13492415	0.10308	0.0074654	0.0779	0.004582	0.084783	0.0053534	0.089877	0.0059218	0.093594	0.0063533
78	0.5258	0.70172	10.047	1780345870	13500047	0.10983	0.0075258	0.081877	0.0044349	0.0895	0.0052588	0.095141	0.0058684	0.099268	0.0063265
79	0.52309	0.68789	9.5142	1766861639	13484231	0.11657	0.0075739	0.085676	0.0042675	0.09408	0.005145	0.1003	0.0057979	0.10486	0.0062839
80	0.52043	0.67444	9.0303	1753411833	13449806	0.12329	0.0076123	0.089282	0.0040821	0.09851	0.0050139	0.10535	0.0057119	0.11036	0.0062277
81	0.51782	0.66136	8.5773	1740011103	13400730	0.12999	0.0076427	0.092685	0.0038806	0.10278	0.0048673	0.11027	0.0056118	0.11576	0.00616
82	0.51525	0.64865	8.1541	1726670900	13340203	0.13666	0.0076667	0.095873	0.0036643	0.10687	0.0047056	0.11505	0.0054978	0.12106	0.0060816
83	0.51273	0.6363	7.7653	1713400104	13270796	0.1433	0.0076858	0.098838	0.0034344	0.11078	0.0045292	0.11969	0.0053707	0.12623	0.0059931
84	0.51025	0.6243	7.3929	1700205544	13194560	0.1499	0.0077008	0.10157	0.0031928	0.1145	0.0043389	0.12417	0.0052312	0.13128	0.005895
85	0.50782	0.61264	7.0591	1687092424	13113120	0.15645	0.0077127	0.10407	0.0029422	0.11801	0.0041359	0.12849	0.00508	0.1362	0.0057873
86	0.50544	0.60131	6.74	1674064661	13027763	0.16297	0.007722	0.10634	0.002685	0.12132	0.0039209	0.13264	0.0049178	0.14098	0.00567
87	0.5031	0.59031	6.4419	1661125160	12939501	0.16944	0.0077294	0.10837	0.0024238	0.12441	0.0036943	0.13661	0.0047441	0.14562	0.0055427
88	0.50081	0.57961	6.1679	1648276031	12849129	0.17586	0.0077352	0.11016	0.0021614	0.12728	0.0034565	0.14039	0.0045584	0.15011	0.0054052
89	0.49856	0.56921	5.908	1635518758	12757273	0.18224	0.0077398	0.11173	0.0019013	0.12993	0.003209	0.14399	0.0043609	0.15444	0.0052576
90	0.49635	0.55909	5.6643	1622854339	12664419	0.18857	0.0077434	0.11308	0.001647	0.13234	0.0029539	0.14738	0.0041524	0.15862	0.0051002
91	0.49417	0.54925	5.4363	1610283391	12570948	0.19486	0.0077462	0.11421	0.0014026	0.13453	0.0026934	0.15057	0.0039332	0.16262	0.0049332
92	0.49204	0.53967	5.2292	1597806233	12477158	0.2011	0.0077484	0.11516	0.0011722	0.13649	0.0024298	0.15356	0.0037034	0.16645	0.0047558
93	0.48994	0.53035	5.0252	1585422953	12383280	0.20729	0.0077502	0.11593	0.00095955	0.13822	0.0021656	0.15632	0.0034632	0.1701	0.0045672
94	0.48788	0.52127	4.8341	1573133460	12289493	0.21343	0.0077516	0.11653	0.00076787	0.13973	0.0019042	0.15887	0.0032139	0.17356	0.0043675
95	0.48585	0.51242	4.6589	1560937523	12195937	0.21953	0.0077526	0.11701	0.00059951	0.14102	0.001649	0.1612	0.0029575	0.17683	0.0041574
96	0.48386	0.50381	4.4893	1548834806	12102717	0.22558	0.0077535	0.11736	0.00045575	0.14212	0.0014039	0.1633	0.002696	0.1799	0.0039369
97	0.4819	0.49541	4.3303	1536824888	12009918	0.23159	0.0077542	0.11762	0.00033715	0.14303	0.001173	0.16518	0.0024316	0.18277	0.0037061
98	0.47997	0.48722	4.1781	1524907287	11917601	0.23755	0.0077547	0.11781	0.00024272	0.14377	0.00096011	0.16685	0.0021669	0.18543	0.0034652
99	0.47808	0.47924	4.0317	1513081470	11825817	0.24346	0.0077551	0.11794	0.00017015	0.14435	0.00076822	0.1683	0.001905	0.18788	0.0032153
100	0.47621	0.47145	3.8999	1501346870	11734600	0.24933	0.0077554	0.11803	0.00011633	0.1448	0.00059973	0.16955	0.0016496	0.19012	0.0029585
101	0.47437	0.46385	3.7703	1489702892	11643978	0.25515	0.0077557	0.11808	7.7634e-05	0.14515	0.00045588	0.1706	0.0014043	0.19215	0.0026967
102	0.47255	0.45643	3.6496	1478148921	11553971	0.26093	0.0077559	0.11812	5.0568e-05	0.1454	0.00033723	0.17148	0.0011733	0.19396	0.0024321
103	0.47077	0.44919	3.5328	1466684327	11464594	0.26666	0.007756	0.11815	3.2032e-05	0.14558	0.00024276	0.17219	0.00096028	0.19556	0.0021673
104	0.46901	0.44211	3.4235	1455308470	11375857	0.27235	0.0077562	0.11816	1.9701e-05	0.1457	0.00017017	0.17275	0.00076833	0.19696	0.0019053
105	0.46727	0.4352	3.3183	1444020703	11287767	0.27799	0.0077563	0.11817	1.1712e-05	0.14579	0.00011634	0.17319	0.00059979	0.19816	0.0016498
106	0.46556	0.42845	3.2136	1432820376	11200327	0.28359	0.0077563	0.11817	6.748e-06	0.14584	7.7641e-05	0.17352	0.00045592	0.19917	0.0014044
107	0.46387	0.42185	3.1211	1421706835	11113541	0.28915	0.0077564	0.11818	3.7231e-06	0.14588	5.0572e-05	0.17376	0.00033725	0.20001	0.0011734
108	0.46221	0.41541	3.0279	1410679428	11027407	0.29466	0.0077565	0.11818	2.0167e-06	0.1459	3.2034e-05	0.17393	0.00024278	0.2007	0.00096033
109	0.46057	0.4091	2.9398	1399737501	10941927	0.30013	0.0077565	0.11818	1.0083e-06	0.14592	1.9701e-05	0.17405	0.00017018	0.20124	0.00076836
110	0.45895	0.40293	2.8545	1388880404	10857097	0.30556	0.0077565	0.11818	4.6539e-07	0.14592	1.1712e-05	0.17413	0.00011635	0.20166	0.00059981
