## Supplementary Data: A zip file containing the simulation executable, the source code, R scripts, batch files, and simulation results. for "Age-related late-onset disease heritability patterns and implications for genome-wide association studies": HeritabilityAnalysis.csv

Age	PopMean	PopVar	PopSD	CaseMean	CaseVar	CaseSD	CumulativeCaseMean	CumulativeCaseVar	CumulativeCaseSD	Heritability	MeanOR	CaseOR	nControls	nCases	CumIncidence	nIncidence	nLifetimeIncidence	nAbsoluteIncidence
43	-8.9731e-06	4.5494	2.1329	6.2169	1.5063	1.2273	0	0	0	0.58034	0.99999	501.13	1999999995	5	2.5e-09	2.5e-09	2.3859e-09	2.3859e-09
44	-7.8395e-05	4.5491	2.1329	4.5646	4.541	2.131	0	0	0	0.58032	0.99992	96.021	1999969578	30417	1.5211e-05	1.5209e-05	1.4482e-05	1.448e-05
45	-0.00023444	4.5484	2.1327	4.528	4.4118	2.1004	0	0	0	0.58028	0.99977	92.577	1999900657	68921	4.9672e-05	3.4461e-05	4.7205e-05	3.2723e-05
46	-0.00049791	4.5472	2.1324	4.4797	4.2558	2.063	0	0	0	0.58022	0.9995	88.208	1999783047	117610	0.00010848	5.8808e-05	0.00010289	5.5684e-05
47	-0.00089547	4.5455	2.132	4.4386	4.157	2.0389	0	0	0	0.58013	0.9991	84.652	1999603965	179082	0.00019802	8.9551e-05	0.00018741	8.4531e-05
48	-0.0014578	4.5431	2.1315	4.3816	4.0233	2.0058	0	0	0	0.58	0.99854	79.963	1999347425	256540	0.00032629	0.0001283	0.00030807	0.00012069
49	-0.0022252	4.5399	2.1307	4.333	3.9139	1.9784	0	0	0	0.57983	0.99778	76.171	1998993526	353899	0.00050324	0.00017701	0.00047391	0.00016589
50	-0.0032442	4.5357	2.1297	4.2774	3.8193	1.9543	0	0	0	0.5796	0.99676	72.053	1998517633	475893	0.00074118	0.00023807	0.000696	0.0002222
51	-0.004569	4.5304	2.1285	4.2103	3.7125	1.9268	0	0	0	0.57931	0.99544	67.38	1997889473	628160	0.0010553	0.00031431	0.00098782	0.00029204
52	-0.00627	4.5237	2.1269	4.1519	3.599	1.8971	0	0	0	0.57895	0.99375	63.553	1997072187	817286	0.0014639	0.00040907	0.0013656	0.00037819
53	-0.0084207	4.5154	2.125	4.0791	3.4921	1.8687	0	0	0	0.57851	0.99161	59.095	1996021408	1050779	0.0019893	0.00052616	0.0018487	0.00048377
54	-0.011114	4.5054	2.1226	4.0102	3.4047	1.8452	0	0	0	0.57796	0.98895	55.16	1994684511	1336897	0.0026577	0.00066978	0.0024596	0.00061213
55	-0.014449	4.4932	2.1197	3.9354	3.3078	1.8187	0	0	0	0.5773	0.98565	51.181	1993000210	1684301	0.0034999	0.00084439	0.0032242	0.00076664
56	-0.018541	4.4787	2.1163	3.8619	3.2217	1.7949	0	0	0	0.57651	0.98163	47.557	1990898770	2101440	0.0045506	0.0010544	0.0041713	0.00095047
57	-0.023503	4.4615	2.1122	3.7823	3.1274	1.7685	0	0	0	0.57558	0.97677	43.919	1988303133	2595637	0.0058484	0.0013038	0.0053321	0.0011661
58	-0.029453	4.4416	2.1075	3.7006	3.0457	1.7452	0	0	0	0.57448	0.97098	40.47	1985131260	3171873	0.0074344	0.0015953	0.0067385	0.0014147
59	-0.036509	4.4187	2.1021	3.6191	2.9628	1.7213	0	0	0	0.57322	0.96415	37.303	1981299910	3831350	0.00935	0.00193	0.0084218	0.0016959
60	-0.044768	4.3926	2.0959	3.5361	2.8888	1.6996	0	0	0	0.57177	0.95622	34.332	1976729832	4570078	0.011635	0.0023066	0.01041	0.0020068
61	-0.054313	4.3635	2.0889	3.4543	2.8127	1.6771	0	0	0	0.57014	0.94714	31.635	1971352036	5377796	0.014324	0.0027206	0.012724	0.0023419
62	-0.065194	4.3312	2.0811	3.3736	2.7469	1.6574	0	0	0	0.56832	0.93689	29.182	1965114362	6237674	0.017443	0.0031642	0.015379	0.0026928
63	-0.077421	4.2959	2.0727	3.2938	2.6844	1.6384	0	0	0	0.56631	0.9255	26.944	1957987277	7127085	0.021006	0.0036268	0.018374	0.0030489
64	-0.09096	4.2581	2.0635	3.2147	2.6208	1.6189	0	0	0	0.56414	0.91305	24.896	1949967717	8019560	0.025016	0.0040958	0.021701	0.0033982
65	-0.10574	4.2179	2.0538	3.1377	2.5636	1.6011	0	0	0	0.5618	0.89966	23.051	1941080103	8887614	0.02946	0.0045578	0.025337	0.0037288
66	-0.12167	4.1757	2.0435	3.0634	2.5112	1.5847	0	0	0	0.55933	0.88544	21.399	1931374250	9705853	0.034313	0.0050002	0.029248	0.0040302
67	-0.13861	4.1321	2.0328	2.9905	2.4594	1.5682	0	0	0	0.55674	0.87057	19.896	1920920617	10453633	0.03954	0.0054125	0.033394	0.0042934
68	-0.15641	4.0873	2.0217	2.9208	2.4098	1.5524	0	0	0	0.55405	0.8552	18.557	1909803890	11116727	0.045098	0.0057872	0.037729	0.0045127
69	-0.17494	4.0419	2.0104	2.8514	2.3624	1.537	0	0	0	0.55128	0.83951	17.312	1898116122	11687768	0.050942	0.0061199	0.042202	0.0046848
70	-0.19403	3.9961	1.999	2.7857	2.3152	1.5216	0	0	0	0.54847	0.82363	16.211	1885950474	12165648	0.057025	0.0064093	0.046766	0.0048093
71	-0.21356	3.9504	1.9876	2.7204	2.2706	1.5068	0	0	0	0.54561	0.8077	15.187	1873396258	12554216	0.063302	0.0066567	0.051375	0.0048878
72	-0.23341	3.9049	1.9761	2.6582	2.2285	1.4928	0	0	0	0.54274	0.79183	14.27	1860535532	12860726	0.069732	0.0068649	0.055987	0.0049228
73	-0.25347	3.8599	1.9647	2.5961	2.1856	1.4784	0	0	0	0.53986	0.7761	13.411	1847441178	13094354	0.076279	0.0070379	0.060562	0.004918
74	-0.27364	3.8157	1.9534	2.5354	2.1437	1.4641	0	0	0	0.537	0.76061	12.621	1834176189	13264989	0.082912	0.0071802	0.065067	0.0048775
75	-0.29386	3.7722	1.9422	2.4778	2.1014	1.4496	0	0	0	0.53415	0.74538	11.915	1820793827	13382362	0.089603	0.0072961	0.069474	0.0048057
76	-0.31406	3.7297	1.9312	2.4197	2.0644	1.4368	0	0	0	0.53133	0.73047	11.242	1807338332	13455495	0.096331	0.0073899	0.073759	0.0047063
77	-0.3342	3.6882	1.9205	2.3625	2.0269	1.4237	0	0	0	0.52854	0.71591	10.618	1793845917	13492415	0.10308	0.0074654	0.0779	0.004582
78	-0.35423	3.6478	1.9099	2.3073	1.9885	1.4102	0	0	0	0.5258	0.70172	10.047	1780345870	13500047	0.10983	0.0075258	0.081877	0.0044349
79	-0.37412	3.6085	1.8996	2.2528	1.9528	1.3974	0	0	0	0.52309	0.68789	9.5142	1766861639	13484231	0.11657	0.0075739	0.085676	0.0042675
80	-0.39387	3.5702	1.8895	2.2006	1.9179	1.3849	0	0	0	0.52043	0.67444	9.0303	1753411833	13449806	0.12329	0.0076123	0.089282	0.0040821
81	-0.41346	3.533	1.8796	2.1491	1.8858	1.3733	0	0	0	0.51782	0.66136	8.5773	1740011103	13400730	0.12999	0.0076427	0.092685	0.0038806
82	-0.43286	3.4968	1.87	2.0985	1.8523	1.361	0	0	0	0.51525	0.64865	8.1541	1726670900	13340203	0.13666	0.0076667	0.095873	0.0036643
83	-0.45209	3.4617	1.8606	2.0497	1.822	1.3498	0	0	0	0.51273	0.6363	7.7653	1713400104	13270796	0.1433	0.0076858	0.098838	0.0034344
84	-0.47113	3.4276	1.8514	2.0005	1.7922	1.3387	0	0	0	0.51025	0.6243	7.3929	1700205544	13194560	0.1499	0.0077008	0.10157	0.0031928
85	-0.48998	3.3945	1.8424	1.9543	1.7637	1.328	0	0	0	0.50782	0.61264	7.0591	1687092424	13113120	0.15645	0.0077127	0.10407	0.0029422
86	-0.50864	3.3623	1.8336	1.9081	1.7377	1.3182	0	0	0	0.50544	0.60131	6.74	1674064661	13027763	0.16297	0.007722	0.10634	0.002685
87	-0.52711	3.331	1.8251	1.8628	1.7127	1.3087	0	0	0	0.5031	0.59031	6.4419	1661125160	12939501	0.16944	0.0077294	0.10837	0.0024238
88	-0.5454	3.3005	1.8167	1.8194	1.6879	1.2992	0	0	0	0.50081	0.57961	6.1679	1648276031	12849129	0.17586	0.0077352	0.11016	0.0021614
89	-0.56351	3.2709	1.8086	1.7763	1.6634	1.2897	0	0	0	0.49856	0.56921	5.908	1635518758	12757273	0.18224	0.0077398	0.11173	0.0019013
90	-0.58144	3.2421	1.8006	1.7342	1.6403	1.2807	0	0	0	0.49635	0.55909	5.6643	1622854339	12664419	0.18857	0.0077434	0.11308	0.001647
91	-0.5992	3.2141	1.7928	1.6931	1.6195	1.2726	0	0	0	0.49417	0.54925	5.4363	1610283391	12570948	0.19486	0.0077462	0.11421	0.0014026
92	-0.6168	3.1867	1.7851	1.6543	1.5982	1.2642	0	0	0	0.49204	0.53967	5.2292	1597806233	12477158	0.2011	0.0077484	0.11516	0.0011722
93	-0.63423	3.1601	1.7777	1.6145	1.5782	1.2563	0	0	0	0.48994	0.53035	5.0252	1585422953	12383280	0.20729	0.0077502	0.11593	0.00095955
94	-0.65149	3.1342	1.7704	1.5757	1.5598	1.2489	0	0	0	0.48788	0.52127	4.8341	1573133460	12289493	0.21343	0.0077516	0.11653	0.00076787
95	-0.6686	3.1088	1.7632	1.5388	1.5402	1.2411	0	0	0	0.48585	0.51242	4.6589	1560937523	12195937	0.21953	0.0077526	0.11701	0.00059951
96	-0.68556	3.0841	1.7562	1.5017	1.523	1.2341	0	0	0	0.48386	0.50381	4.4893	1548834806	12102717	0.22558	0.0077535	0.11736	0.00045575
97	-0.70237	3.06	1.7493	1.4656	1.5072	1.2277	0	0	0	0.4819	0.49541	4.3303	1536824888	12009918	0.23159	0.0077542	0.11762	0.00033715
98	-0.71904	3.0365	1.7425	1.4298	1.4917	1.2213	0	0	0	0.47997	0.48722	4.1781	1524907287	11917601	0.23755	0.0077547	0.11781	0.00024272
99	-0.73555	3.0135	1.7359	1.3942	1.4767	1.2152	0	0	0	0.47808	0.47924	4.0317	1513081470	11825817	0.24346	0.0077551	0.11794	0.00017015
100	-0.75194	2.991	1.7294	1.361	1.4622	1.2092	0	0	0	0.47621	0.47145	3.8999	1501346870	11734600	0.24933	0.0077554	0.11803	0.00011633
101	-0.76819	2.969	1.7231	1.3272	1.4477	1.2032	0	0	0	0.47437	0.46385	3.7703	1489702892	11643978	0.25515	0.0077557	0.11808	7.7634e-05
102	-0.78431	2.9475	1.7168	1.2946	1.4331	1.1971	0	0	0	0.47255	0.45643	3.6496	1478148921	11553971	0.26093	0.0077559	0.11812	5.0568e-05
103	-0.80031	2.9264	1.7107	1.2621	1.421	1.1921	0	0	0	0.47077	0.44919	3.5328	1466684327	11464594	0.26666	0.007756	0.11815	3.2032e-05
104	-0.81619	2.9058	1.7046	1.2307	1.4074	1.1863	0	0	0	0.46901	0.44211	3.4235	1455308470	11375857	0.27235	0.0077562	0.11816	1.9701e-05
105	-0.83194	2.8856	1.6987	1.1994	1.3948	1.181	0	0	0	0.46727	0.4352	3.3183	1444020703	11287767	0.27799	0.0077563	0.11817	1.1712e-05
106	-0.84757	2.8659	1.6929	1.1674	1.3833	1.1761	0	0	0	0.46556	0.42845	3.2136	1432820376	11200327	0.28359	0.0077563	0.11817	6.748e-06
107	-0.86309	2.8465	1.6872	1.1382	1.3712	1.171	0	0	0	0.46387	0.42185	3.1211	1421706835	11113541	0.28915	0.0077564	0.11818	3.7231e-06
108	-0.8785	2.8275	1.6815	1.1079	1.3608	1.1665	0	0	0	0.46221	0.41541	3.0279	1410679428	11027407	0.29466	0.0077565	0.11818	2.0167e-06
109	-0.8938	2.8089	1.676	1.0783	1.3502	1.162	0	0	0	0.46057	0.4091	2.9398	1399737501	10941927	0.30013	0.0077565	0.11818	1.0083e-06
110	-0.90898	2.7906	1.6705	1.0489	1.3405	1.1578	0	0	0	0.45895	0.40293	2.8545	1388880404	10857097	0.30556	0.0077565	0.11818	4.6539e-07
