## Supplementary Data: A zip file containing the simulation executable, the source code, R scripts, batch files, and simulation results. for "Age-related late-onset disease heritability patterns and implications for genome-wide association studies": ScatterData.csv

Age	OR	Beta
46	385.07	5.9534
47	984.28	6.8919
48	1052.4	6.9588
49	112.4	4.7221
49	288.7	5.6654
50	34.519	3.5415
50	1209.6	7.098
51	187.05	5.2314
51	810.33	6.6974
51	224.09	5.4121
52	7.9126	2.0685
52	37.966	3.6367
52	29.544	3.3859
53	36.553	3.5988
53	42.784	3.7562
53	39.422	3.6743
53	221.37	5.3998
53	59.844	4.0917
54	8.5726	2.1486
54	98.167	4.5867
54	16.345	2.7939
54	1.4114	0.34458
54	103.25	4.6372
54	98.543	4.5905
54	7.5508	2.0217
55	72.201	4.2795
55	179.94	5.1926
55	226	5.4205
55	54.95	4.0064
55	30.72	3.4249
55	1790.2	7.4901
55	42.568	3.7511
56	301.95	5.7103
56	277.7	5.6265
56	473.61	6.1604
56	33.711	3.5178
56	407.05	6.0089
56	271.93	5.6056
56	108.46	4.6864
56	168.33	5.1259
56	27.259	3.3054
56	2505	7.826
57	5.8405	1.7648
57	62.055	4.128
57	54.142	3.9916
57	185.11	5.2209
57	33.987	3.526
57	309.13	5.7338
57	0.43425	-0.83413
57	2.3759	0.86538
57	1.2767	0.24431
57	115.62	4.7503
57	20.236	3.0075
58	56.744	4.0386
58	27.096	3.2994
58	16.351	2.7943
58	258.01	5.553
58	0.29261	-1.2289
58	348.86	5.8547
58	143.87	4.9689
58	147.27	4.9922
58	36.069	3.5854
58	90.683	4.5074
58	70.83	4.2603
58	2.5713	0.9444
58	18.711	2.9291
58	12.067	2.4905
58	1.4966	0.40316
59	18.27	2.9053
59	5.2414	1.6566
59	139.32	4.9368
59	133.48	4.8939
59	7.8905	2.0657
59	5.4066	1.6876
59	3.3555	1.2106
59	42.698	3.7541
59	7.8335	2.0584
59	2.0209	0.70354
59	144.62	4.9741
59	8.1449	2.0974
59	26.535	3.2784
59	12.63	2.5361
60	162.47	5.0905
60	62.505	4.1352
60	136.13	4.9136
60	1.4414	0.36561
60	10.581	2.359
60	6.6386	1.8929
60	21.632	3.0742
60	215.95	5.375
60	2.6864	0.9882
60	121.45	4.7995
60	10.769	2.3767
60	27.628	3.3188
60	19.56	2.9735
60	16.21	2.7856
60	210.9	5.3514
60	4.8308	1.575
60	16.344	2.7939
60	15.125	2.7164
60	74.614	4.3123
60	19.032	2.9461
61	53.684	3.9831
61	25.821	3.2512
61	1.8187	0.59812
61	126.98	4.844
61	1.9765	0.68132
61	265.15	5.5803
61	10.552	2.3563
61	2.4913	0.91279
61	86.484	4.46
61	22.908	3.1315
61	0.153	-1.8773
61	5.5137	1.7072
61	104.08	4.6452
61	226.61	5.4232
61	13.719	2.6188
61	247.67	5.5121
61	29.214	3.3746
61	214.65	5.369
61	7.3311	1.9921
61	36.176	3.5884
61	34.883	3.552
62	20.926	3.041
62	6.8091	1.9183
62	10.312	2.3333
62	30.468	3.4167
62	37.737	3.6306
62	1.3355	0.28934
62	5.9069	1.7761
62	16.883	2.8263
62	22.458	3.1117
62	0.080236	-2.5228
62	289.76	5.669
62	15.541	2.7435
62	9.3849	2.2391
62	247.7	5.5122
62	11.948	2.4806
62	134.35	4.9005
62	37.125	3.6143
62	130.51	4.8715
62	14.11	2.6469
62	5.4024	1.6868
62	8.817	2.1767
62	6.4539	1.8647
62	26.732	3.2859
62	46.93	3.8487
62	15.721	2.755
62	30.4	3.4144
62	12.652	2.5378
63	201.83	5.3074
63	28.146	3.3374
63	86.754	4.4631
63	11.851	2.4724
63	59.001	4.0776
63	64.04	4.1595
63	58.362	4.0667
63	10.104	2.3129
63	135.07	4.9058
63	168.67	5.128
63	172.75	5.1518
63	64.369	4.1646
63	30.694	3.4241
63	27.502	3.3143
63	73.405	4.296
63	6.8387	1.9226
63	14.292	2.6597
63	270.95	5.6019
63	187.73	5.235
63	9.1024	2.2085
63	1.9784	0.68231
63	5.4534	1.6962
63	92.318	4.5252
63	2.577	0.94663
63	36.565	3.5991
63	348.14	5.8526
63	19.348	2.9626
63	132.16	4.884
64	127.04	4.8445
64	57.541	4.0525
64	0.57062	-0.56103
64	7.5675	2.0239
64	38.842	3.6595
64	3.1561	1.1494
64	3.0284	1.108
64	69.504	4.2414
64	3.9965	1.3854
64	196.25	5.2794
64	3.3094	1.1968
64	0.36385	-1.011
64	1.4605	0.37875
64	5.7996	1.7578
64	10.034	2.306
64	17.561	2.8657
64	54.811	4.0039
64	10.979	2.396
64	124.56	4.8248
64	79.468	4.3754
64	60.3	4.0993
64	1.0743	0.071646
64	1077.5	6.9824
64	7.7801	2.0516
64	4.1872	1.432
64	7.5833	2.0259
64	8.3583	2.1233
64	2.8903	1.0614
64	14.125	2.648
64	354.65	5.8711
64	0.46874	-0.75771
64	267.17	5.5879
64	61.071	4.112
64	137.1	4.9207
64	48.31	3.8776
65	20.649	3.0277
65	1.9588	0.67235
65	67.35	4.2099
65	5.5529	1.7143
65	22.701	3.1224
65	27.124	3.3004
65	181.62	5.2019
65	17.102	2.8392
65	14.758	2.6918
65	15.446	2.7374
65	271.61	5.6044
65	32.414	3.4786
65	232.39	5.4484
65	0.38885	-0.94457
65	10.024	2.305
65	71.099	4.2641
65	120.64	4.7928
65	32.91	3.4938
65	10.955	2.3938
65	2.6471	0.97346
65	141.15	4.9498
65	9.263	2.226
65	17.239	2.8472
65	12.143	2.4967
65	12.657	2.5382
65	32.753	3.489
65	34.615	3.5443
65	11.665	2.4566
65	39.859	3.6853
65	55.73	4.0205
65	164	5.0999
65	38.717	3.6563
65	179.73	5.1914
65	38.787	3.6581
65	82.397	4.4115
65	33.175	3.5018
65	77.479	4.35
65	5.0792	1.6252
66	7.8055	2.0548
66	1.461	0.37909
66	16.757	2.8188
66	27.828	3.326
66	27.249	3.305
66	103.34	4.638
66	38.008	3.6378
66	0.97394	-0.026401
66	73.483	4.2971
66	29.38	3.3803
66	2.8447	1.0455
66	3.987	1.383
66	83.805	4.4285
66	4.2564	1.4484
66	76.047	4.3314
66	124.8	4.8267
66	3.7104	1.3111
66	126.29	4.8385
66	17.732	2.8754
66	5.1346	1.636
66	185.93	5.2254
66	299.42	5.7019
66	114.03	4.7365
66	13.251	2.5841
66	663.39	6.4974
66	22.658	3.1205
66	4.9394	1.5972
66	66.061	4.1906
66	17.244	2.8475
66	1.0301	0.029634
66	39.565	3.6779
66	18.983	2.9435
66	70.389	4.254
66	47.887	3.8688
66	60.262	4.0987
66	1.9908	0.68852
66	26.728	3.2857
66	19.992	2.9953
66	22.66	3.1206
66	238.4	5.4739
67	43.155	3.7648
67	13.323	2.5895
67	22.591	3.1175
67	39.836	3.6848
67	15.163	2.7189
67	4.8141	1.5715
67	223.86	5.411
67	15.446	2.7373
67	11.704	2.4599
67	10.662	2.3667
67	26.997	3.2957
67	27.989	3.3318
67	200.44	5.3005
67	4.9477	1.5989
67	11.383	2.4321
67	1.0049	0.004928
67	288.7	5.6654
67	74.803	4.3149
67	7.2906	1.9866
67	56.38	4.0321
67	6.2425	1.8314
67	12.332	2.5122
67	29.83	3.3955
67	4.5712	1.5198
67	36.397	3.5945
67	22.745	3.1243
67	7.1933	1.9731
67	23.756	3.1678
67	49.908	3.9102
67	13.229	2.5824
67	56.855	4.0405
67	32.64	3.4855
67	39.077	3.6655
67	103.99	4.6443
67	7.9581	2.0742
67	522.41	6.2585
67	24.606	3.203
67	222.92	5.4068
67	11.687	2.4585
67	19.254	2.9577
67	123.88	4.8193
67	3.7773	1.329
67	4.4853	1.5008
67	15.939	2.7688
67	11.194	2.4154
67	16.168	2.783
67	81.206	4.397
67	6.927	1.9354
67	13.961	2.6363
68	111.58	4.7148
68	1511.9	7.3211
68	19.615	2.9763
68	121.14	4.797
68	4.1439	1.4216
68	23.777	3.1687
68	0.54887	-0.5999
68	54.411	3.9966
68	7.6452	2.0341
68	8.7285	2.1666
68	7.5544	2.0221
68	0.69583	-0.36265
68	35.369	3.5658
68	17.976	2.8891
68	37.067	3.6127
68	0.2514	-1.3807
68	101.27	4.6178
68	2.6238	0.96464
68	51.977	3.9508
68	92.628	4.5286
68	0.25052	-1.3842
68	100.67	4.6119
68	905.6	6.8086
68	0.51627	-0.66113
68	16.26	2.7887
68	4.8706	1.5832
68	3.0725	1.1225
68	603.45	6.4027
68	176.67	5.1743
68	64.594	4.1681
68	6.6079	1.8883
68	103.2	4.6367
68	42.238	3.7433
68	26.744	3.2863
68	5.7323	1.7461
68	6.3339	1.8459
68	71.453	4.269
68	119.4	4.7825
68	13.211	2.581
68	22.288	3.1041
68	1.3578	0.30588
68	6.5223	1.8752
68	2.278	0.82329
68	58.98	4.0772
68	48.16	3.8745
69	2.4852	0.91034
69	46.797	3.8458
69	20.212	3.0063
69	7.6296	2.032
69	22.24	3.1019
69	29.89	3.3975
69	65.19	4.1773
69	65.846	4.1873
69	4.4669	1.4967
69	3.8656	1.3521
69	221.55	5.4006
69	213.08	5.3617
69	4.6023	1.5266
69	7.2	1.9741
69	1.7588	0.56462
69	12.26	2.5063
69	3.2514	1.1791
69	51.956	3.9504
69	5.3383	1.6749
69	11.543	2.446
69	31.901	3.4626
69	1.5686	0.45015
69	37.949	3.6362
69	19.487	2.9698
69	270.01	5.5985
69	3.4602	1.2413
69	0.6171	-0.48272
69	26.73	3.2858
69	3.0047	1.1002
69	33.144	3.5008
69	15.724	2.7552
69	13.389	2.5945
69	11.608	2.4517
69	3.6935	1.3066
69	8.6739	2.1603
69	0.92508	-0.077875
69	57.418	4.0504
69	135.86	4.9116
69	5.4402	1.6938
69	92.514	4.5274
69	9.7787	2.2802
69	34.39	3.5378
69	77.03	4.3442
69	173.81	5.158
70	2.4535	0.89753
70	46.211	3.8332
70	4.095	1.4098
70	11.935	2.4794
70	0.7338	-0.30952
70	1.8284	0.60342
70	25.436	3.2362
70	11.39	2.4327
70	2.9661	1.0872
70	7.0934	1.9592
70	9.5711	2.2587
70	131.96	4.8825
70	147.11	4.9912
70	42.347	3.7459
70	0.80382	-0.21838
70	5.7554	1.7501
70	74.439	4.31
70	85.215	4.4452
70	4.8351	1.5759
70	96.689	4.5715
70	13.95	2.6355
70	26.416	3.274
70	81.034	4.3949
70	1.5068	0.40998
70	195.92	5.2777
70	73.315	4.2948
70	292.92	5.6799
70	2.3154	0.83959
70	12.201	2.5015
70	92.407	4.5262
70	264.84	5.5791
70	22.179	3.0991
70	9.214	2.2207
70	0.37164	-0.98982
70	75.74	4.3273
70	17.057	2.8366
70	53.426	3.9783
70	4.4279	1.4879
70	65.493	4.1819
70	24.905	3.2151
70	3.5203	1.2586
70	27.683	3.3208
70	20.704	3.0303
70	25.446	3.2366
70	744.49	6.6127
70	59.418	4.0846
70	76.405	4.3361
70	37.322	3.6196
70	10.303	2.3324
70	46.507	3.8396
70	219.63	5.392
71	20.615	3.026
71	6.3949	1.8555
71	36.189	3.5888
71	0.75696	-0.27844
71	12.503	2.5259
71	11.527	2.4447
71	2.0538	0.7197
71	3.371	1.2152
71	72.856	4.2885
71	25.634	3.2439
71	58.325	4.066
71	298.76	5.6996
71	81.773	4.4039
71	8.7191	2.1655
71	0.68305	-0.38119
71	20.544	3.0226
71	21.732	3.0788
71	13.505	2.6031
71	49.155	3.895
71	10.077	2.3103
71	66.507	4.1973
71	6.4837	1.8693
71	30.103	3.4046
71	28.586	3.3529
71	2.7312	1.0047
71	39.129	3.6669
71	13.126	2.5746
71	10.442	2.3458
71	6.2508	1.8327
71	40.77	3.708
71	3.2005	1.1633
71	4.3919	1.4798
71	6.2697	1.8357
71	18.819	2.9349
71	29.349	3.3793
71	4.8427	1.5775
71	137.51	4.9237
71	5.4016	1.6867
71	6.1778	1.821
71	28.499	3.3499
71	6.9391	1.9372
71	120.48	4.7915
71	42.588	3.7516
71	13.785	2.6235
71	0.97042	-0.030031
71	4.5964	1.5253
71	7.009	1.9472
71	53.331	3.9765
71	11.584	2.4496
71	56.11	4.0273
71	15.065	2.7124
71	2.0221	0.70414
71	10.636	2.3643
72	9.6919	2.2713
72	0.68633	-0.3764
72	16.031	2.7745
72	3.3482	1.2084
72	26.19	3.2654
72	271.3	5.6032
72	3.557	1.2689
72	6.4261	1.8604
72	2.5764	0.94638
72	2.5552	0.93811
72	30.347	3.4127
72	1.7474	0.55811
72	72.025	4.277
72	4.1924	1.4333
72	7.9926	2.0785
72	55.443	4.0154
72	12.72	2.5432
72	116.22	4.7554
72	23.416	3.1534
72	129.86	4.8664
72	15.138	2.7172
72	11.058	2.4032
72	230.01	5.4381
72	61.815	4.1241
72	1.8983	0.64097
72	3.8515	1.3485
72	1.3127	0.27208
72	42.554	3.7508
72	3.2387	1.1752
72	100.42	4.6093
72	3.2945	1.1923
72	4.9193	1.5932
72	8.521	2.1425
72	5.6529	1.7322
72	13.596	2.6098
72	0.099924	-2.3033
72	10.273	2.3295
72	16.117	2.7799
72	7.5292	2.0188
72	7.6922	2.0402
72	3.6172	1.2857
72	37.179	3.6157
72	51.549	3.9425
72	16.593	2.809
72	137.53	4.9238
72	107.13	4.674
72	22.844	3.1287
73	27.72	3.3222
73	31.432	3.4478
73	0.24346	-1.4128
73	8.6467	2.1572
73	86.527	4.4605
73	183.23	5.2107
73	21.721	3.0783
73	55.246	4.0118
73	9.5591	2.2575
73	46.038	3.8295
73	1.8039	0.58997
73	0.0095354	-4.6527
73	8.3083	2.1173
73	6.5648	1.8817
73	52.901	3.9684
73	16.77	2.8196
73	2.5906	0.95189
73	86.783	4.4634
73	2.8272	1.0393
73	2.3186	0.84097
73	1.5827	0.45915
73	14.297	2.6601
73	13.005	2.5654
73	7.674	2.0378
73	16.04	2.7751
73	2.3556	0.85678
73	4.0634	1.402
73	21.854	3.0844
73	2.5709	0.94424
73	61.265	4.1152
73	37.898	3.6349
73	21.273	3.0575
73	2.9717	1.0891
73	4.1262	1.4174
73	15.63	2.7492
73	207.93	5.3372
73	23.163	3.1426
73	41.715	3.7309
73	16.568	2.8075
73	82.588	4.4139
73	0.58917	-0.52904
73	3.1657	1.1524
73	6.2462	1.832
73	22.497	3.1134
73	2.8982	1.0641
73	18.41	2.9129
74	12.564	2.5308
74	287.88	5.6625
74	24.705	3.207
74	5.1296	1.635
74	1.1458	0.13614
74	16.952	2.8304
74	15.063	2.7122
74	3.1305	1.1412
74	3.1166	1.1367
74	148.2	4.9986
74	2.3409	0.85052
74	37.692	3.6294
74	8.7026	2.1636
74	0.19261	-1.6471
74	13.74	2.6203
74	2.4268	0.88659
74	7.765	2.0496
74	42.138	3.7409
74	22.416	3.1098
74	124.17	4.8216
74	12.532	2.5283
74	4.8847	1.5861
74	0.85788	-0.15329
74	12.412	2.5187
74	36.859	3.6071
74	0.10543	-2.2497
74	22.239	3.1019
74	8.5041	2.1405
74	18.974	2.9431
74	44.642	3.7987
74	5.1031	1.6298
74	29.914	3.3983
74	24.823	3.2118
74	9.2412	2.2237
74	11.542	2.446
74	4.37	1.4748
74	12.091	2.4924
74	55.837	4.0224
74	34.53	3.5418
74	5.0158	1.6126
74	34.509	3.5412
74	20.725	3.0313
74	20.826	3.0362
74	0.70971	-0.3429
74	12.4	2.5177
74	3.847	1.3473
74	117.83	4.7693
74	656.41	6.4868
74	5.2655	1.6612
75	9.0991	2.2082
75	25.893	3.254
75	97.21	4.5769
75	3.1358	1.1429
75	18.029	2.892
75	14.268	2.658
75	4.8683	1.5828
75	19.04	2.9465
75	21.017	3.0454
75	0.88375	-0.12358
75	242.97	5.4929
75	2.0082	0.69724
75	11.374	2.4314
75	12.792	2.5488
75	61.737	4.1229
75	0.49847	-0.69622
75	6.4676	1.8668
75	3.2444	1.1769
75	34.448	3.5394
75	2.7301	1.0043
75	3.4635	1.2423
75	971.31	6.8786
75	2.9548	1.0834
75	3.8816	1.3562
75	1.3669	0.31252
75	10.33	2.3351
75	2.3184	0.84087
75	13.117	2.5739
75	2.4297	0.88778
75	19.685	2.9798
75	121.03	4.7961
75	25.251	3.2289
75	20.097	3.0006
75	7.5	2.0149
75	47.428	3.8592
75	29.445	3.3825
75	5.3333	1.674
75	3.5874	1.2774
75	35.887	3.5804
75	0.27986	-1.2735
75	25.62	3.2434
75	4.0469	1.398
75	5.1505	1.6391
75	4.1598	1.4255
75	6.3127	1.8426
75	23.014	3.1361
75	9.4779	2.249
75	50.618	3.9243
75	4.5603	1.5174
75	92.165	4.5236
75	12.865	2.5545
76	38.187	3.6425
76	34.516	3.5414
76	12.271	2.5072
76	16.806	2.8217
76	158.57	5.0662
76	5.5952	1.7219
76	33.204	3.5027
76	5.344	1.676
76	47.339	3.8573
76	4.3467	1.4694
76	25.923	3.2551
76	30.122	3.4053
76	13.525	2.6045
76	41.073	3.7153
76	34.259	3.5339
76	40.947	3.7123
76	22.085	3.0949
76	30.215	3.4083
76	55.597	4.0181
76	37.189	3.616
76	63.651	4.1534
76	3.6567	1.2966
76	4.4103	1.4839
76	21.538	3.0698
76	34.641	3.545
76	2.118	0.75048
76	28.54	3.3513
76	38.743	3.6569
76	17.207	2.8453
76	6.0598	1.8017
76	7.2179	1.9766
76	12.005	2.4853
76	28.602	3.3535
76	7.5822	2.0258
76	1.8274	0.60291
76	13.262	2.5849
76	5.1437	1.6378
76	9.9045	2.293
76	10.995	2.3974
76	4.7006	1.5477
76	0.86598	-0.1439
76	4.6365	1.534
76	19.367	2.9636
77	88.15	4.479
77	143	4.9629
77	1.6165	0.48029
77	37.587	3.6267
77	23.058	3.138
77	0.35849	-1.0259
77	11.778	2.4663
77	17.796	2.879
77	0.94305	-0.058639
77	0.75501	-0.28102
77	32.524	3.482
77	3.4658	1.243
77	15.055	2.7117
77	10.236	2.3259
77	119.99	4.7874
77	5.7542	1.7499
77	2.8234	1.0379
77	21.126	3.0505
77	0.32869	-1.1126
77	0.32566	-1.1219
77	3.3033	1.1949
77	8.5257	2.1431
77	16.896	2.8271
77	5.7206	1.7441
77	17.822	2.8804
77	31.827	3.4603
77	8.4689	2.1364
77	14.064	2.6437
77	2.9594	1.085
77	0.60379	-0.50453
77	2.8998	1.0646
77	12.515	2.5269
77	10.495	2.3509
77	31.071	3.4363
77	4.2445	1.4456
77	2.6368	0.96955
77	7.6844	2.0392
77	5.2267	1.6538
77	0.97731	-0.022949
77	6.5642	1.8816
78	1.9238	0.6543
78	27.38	3.3098
78	7.1962	1.9735
78	36.862	3.6072
78	12.206	2.502
78	6.5598	1.881
78	31.999	3.4657
78	23.763	3.1681
78	9.3184	2.232
78	17.393	2.8561
78	2.9099	1.0681
78	519.83	6.2535
78	15.854	2.7634
78	9.863	2.2888
78	12.328	2.5119
78	3.9128	1.3642
78	68.005	4.2196
78	0.087092	-2.4408
78	3.4774	1.2463
78	6.3249	1.8445
78	9.886	2.2911
78	10.804	2.3799
78	6.8772	1.9282
78	10.491	2.3505
78	20.535	3.0221
78	16.104	2.7791
78	0.25802	-1.3547
78	11.14	2.4105
78	12.547	2.5295
78	222.62	5.4055
78	3.2575	1.181
78	69.853	4.2464
78	0.63823	-0.44905
79	7.6759	2.0381
79	5.2916	1.6661
79	16.689	2.8148
79	1.9347	0.65997
79	9.9945	2.302
79	9.9613	2.2987
79	5.2845	1.6648
79	5.4761	1.7004
79	10.666	2.3671
79	1.9677	0.67686
79	1.5605	0.44498
79	5.4473	1.6951
79	27.996	3.332
79	31.734	3.4574
79	10.422	2.3439
79	21.775	3.0808
79	61.203	4.1142
79	48.257	3.8765
79	15.907	2.7668
79	45.78	3.8239
79	1.386	0.32643
79	4.2991	1.4584
79	1.1283	0.12069
79	39.526	3.6769
79	5.4996	1.7047
79	0.11001	-2.2072
79	141.81	4.9545
79	0.2897	-1.2389
79	11.736	2.4627
79	16.141	2.7814
79	13.509	2.6034
79	25.12	3.2237
79	14.913	2.7022
79	24.867	3.2136
79	13.041	2.5681
79	201.6	5.3063
79	7.6371	2.033
79	0.24396	-1.4107
79	3.351	1.2093
79	13.787	2.6237
79	8.4112	2.1296
79	7.231	1.9784
79	25.567	3.2413
79	2.8317	1.0409
79	0.49156	-0.71018
80	11.701	2.4597
80	9.9966	2.3022
80	164.06	5.1002
80	2.5734	0.94522
80	4.3471	1.4695
80	4.2003	1.4351
80	3.4947	1.2513
80	6.0302	1.7968
80	2.8649	1.0525
80	0.52367	-0.64688
80	24.704	3.207
80	7.3833	1.9992
80	204.57	5.3209
80	1.5761	0.45497
80	12.15	2.4974
80	4.7349	1.555
80	6.0562	1.8011
80	22.154	3.098
80	3.2911	1.1912
80	18.722	2.9297
80	8.0182	2.0817
80	16.06	2.7763
80	76.555	4.338
80	2.7738	1.0202
80	55.589	4.018
80	0.31996	-1.1395
80	13.684	2.6162
80	0.36861	-0.99802
80	36.177	3.5884
80	19.45	2.9678
80	20.624	3.0264
80	111.71	4.7159
81	68.323	4.2243
81	1.257	0.22874
81	1.9394	0.66239
81	39.929	3.6871
81	168.46	5.1267
81	26.413	3.2739
81	4.5677	1.519
81	27.953	3.3305
81	24.094	3.182
81	6.9852	1.9438
81	12.786	2.5483
81	75.297	4.3214
81	6.8592	1.9256
81	4.2664	1.4508
81	5.3973	1.6859
81	9.4124	2.242
81	0.83805	-0.17668
81	2.4474	0.89504
81	23.414	3.1533
81	0.45357	-0.79061
81	0.65858	-0.41767
81	7.2812	1.9853
81	7.4522	2.0085
81	1.5376	0.43024
81	15.553	2.7443
81	4.586	1.523
81	0.39024	-0.94099
81	13.271	2.5855
81	0.60331	-0.50532
81	2.7088	0.9965
81	3.4476	1.2377
81	7.1877	1.9724
81	60.154	4.0969
81	7.2427	1.98
81	6.003	1.7923
81	25.733	3.2478
81	31.474	3.4492
81	0.92055	-0.082781
82	20.956	3.0424
82	33.48	3.511
82	29.358	3.3796
82	1.818	0.59771
82	4.0584	1.4008
82	8.6421	2.1566
82	26.681	3.284
82	11.306	2.4254
82	52.929	3.9689
82	12.981	2.5635
82	16.811	2.822
82	14.861	2.6987
82	8.895	2.1855
82	9.0794	2.206
82	42.719	3.7546
82	13.356	2.592
82	24.969	3.2176
82	5.2083	1.6502
82	0.58364	-0.53846
82	15.193	2.7208
82	3.9666	1.3779
82	4.3558	1.4715
82	6.9035	1.932
82	1.0727	0.070177
82	144.03	4.97
82	1.1386	0.12982
82	30.417	3.415
82	7.6566	2.0356
82	1.8782	0.63031
82	22.419	3.1099
82	5.6414	1.7301
82	5.5364	1.7113
82	0.66001	-0.4155
82	4.3183	1.4629
82	21.88	3.0856
82	23.315	3.1491
82	6.582	1.8843
83	8.4023	2.1285
83	25.081	3.2221
83	0.36745	-1.0012
83	25.825	3.2514
83	14.781	2.6933
83	18.949	2.9418
83	18.731	2.9302
83	6.6388	1.8929
83	39.881	3.6859
83	6.9529	1.9392
83	20.689	3.0296
83	5.6787	1.7367
83	8.0947	2.0912
83	5.3199	1.6715
83	7.8954	2.0663
83	11.186	2.4146
83	1.76	0.56534
83	0.94749	-0.053938
83	4.2775	1.4534
83	0.14719	-1.916
83	1.9717	0.67891
83	12.328	2.5119
83	35.925	3.5814
83	12.658	2.5383
83	5.2966	1.6671
83	5.8008	1.758
83	21.919	3.0873
84	25.219	3.2276
84	8.5309	2.1437
84	0.65376	-0.42501
84	3.8191	1.34
84	12.692	2.5409
84	18.733	2.9303
84	6.7361	1.9075
84	17.356	2.8539
84	1.2936	0.25742
84	13.062	2.5697
84	23.98	3.1772
84	9.425	2.2434
84	0.092053	-2.3854
84	2.5942	0.95327
84	7.6157	2.0302
84	0.65213	-0.42752
84	6.4402	1.8626
84	0.73099	-0.31335
84	23.239	3.1458
84	1.7187	0.54156
84	5.5103	1.7066
84	4.0403	1.3963
84	13.03	2.5673
84	16.8	2.8214
84	0.2003	-1.6079
84	0.63168	-0.45937
84	0.90188	-0.10328
84	16.54	2.8058
85	0.73616	-0.30631
85	45.047	3.8077
85	0.61198	-0.49105
85	12.647	2.5374
85	0.73885	-0.30265
85	3.3562	1.2108
85	27.796	3.3249
85	23.124	3.1409
85	4.7347	1.5549
85	23.238	3.1458
85	8.1046	2.0924
85	23.264	3.1469
85	10.227	2.3251
85	122.17	4.8054
85	4.2181	1.4394
85	1.9564	0.67109
85	49.46	3.9012
85	35.674	3.5744
85	8.229	2.1077
85	0.61605	-0.48443
85	4.0797	1.406
85	26.3	3.2696
86	6.7522	1.9099
86	9.9183	2.2944
86	39.007	3.6638
86	2.57	0.94392
86	2.9561	1.0839
86	5.4195	1.69
86	64.403	4.1652
86	4.2887	1.456
86	18.685	2.9277
86	16.066	2.7767
86	5.5404	1.7121
86	4.1933	1.4335
86	6.0229	1.7956
86	8.7941	2.1741
86	2.5867	0.95037
86	36.944	3.6094
86	26.436	3.2747
86	6.7075	1.9032
87	1.2117	0.19205
87	1.5722	0.45248
87	4.951	1.5996
87	3.4023	1.2245
87	0.96791	-0.032615
87	12.598	2.5335
87	38.93	3.6618
87	12.131	2.4958
87	6.2203	1.8278
87	0.85399	-0.15784
87	1.7721	0.57217
87	2.3916	0.87196
87	8.6622	2.159
87	79.897	4.3807
87	0.43653	-0.8289
87	5.3081	1.6692
87	2.3828	0.86828
87	15.135	2.717
88	6.7143	1.9042
88	2.3816	0.86779
88	16.462	2.8011
88	6.4952	1.8711
88	4.9606	1.6015
88	51.366	3.939
88	5.4607	1.6976
88	5.5585	1.7153
88	24.415	3.1952
88	9.4162	2.2424
88	3.8231	1.3411
88	3.7553	1.3232
88	1.3562	0.30472
88	17.021	2.8345
88	23.245	3.1461
88	9.9376	2.2963
88	38.51	3.6509
88	25.197	3.2267
88	19.899	2.9907
89	80.069	4.3829
89	27.039	3.2973
89	8.4731	2.1369
89	3.9729	1.3795
89	11.283	2.4233
89	44.166	3.788
89	4.7984	1.5683
89	32.906	3.4937
89	8.5516	2.1461
89	40.848	3.7099
89	1.7303	0.54832
90	0.69327	-0.36634
90	6.8633	1.9262
90	1.154	0.14321
90	1.242	0.21672
90	0.87972	-0.12816
90	31.33	3.4446
90	2.5607	0.94028
90	2.7851	1.0243
90	4.2805	1.4541
90	58.714	4.0727
90	19.309	2.9606
90	10.513	2.3526
90	4.4641	1.4961
91	184.25	5.2163
91	8.1274	2.0952
91	6.7925	1.9158
91	1.2605	0.2315
91	3.7679	1.3265
91	7.0188	1.9486
91	15.67	2.7518
91	13.808	2.6253
91	42.871	3.7582
91	20.847	3.0372
92	17.904	2.885
92	17.822	2.8805
92	4.2085	1.4371
92	38.779	3.6579
92	4.4896	1.5018
92	44.856	3.8035
92	4.1318	1.4187
92	13.057	2.5693
92	1.6922	0.52601
92	5.9563	1.7844
93	3.6737	1.3012
93	7.8172	2.0563
93	17.959	2.8881
93	9.5384	2.2553
93	3.425	1.2311
93	6.9603	1.9402
93	20.442	3.0176
93	0.38945	-0.94301
93	14.751	2.6913
94	17.747	2.8762
94	0.98969	-0.010367
94	1.6951	0.52773
94	5.2805	1.664
94	25.438	3.2362
94	6.2944	1.8397
94	4.4362	1.4898
94	2.2251	0.7998
94	1.1523	0.14172
94	6.2351	1.8302
95	5.0475	1.6189
95	5.9374	1.7813
95	62.728	4.1388
95	6.5242	1.8755
95	0.7548	-0.28131
96	5.2012	1.6489
96	1.6651	0.50988
96	0.47399	-0.74656
96	1.8837	0.63323
96	6.8638	1.9263
96	1.7888	0.58154
96	14.324	2.6619
96	0.38207	-0.96216
97	0.69566	-0.3629
97	1.9447	0.66509
97	12.91	2.558
98	17.854	2.8822
98	5.8751	1.7707
99	0.18688	-1.6773
