## Supplementary Data: A zip file containing the simulation executable, the source code, R scripts, batch files, and simulation results. for "Age-related late-onset disease heritability patterns and implications for genome-wide association studies": StatisticalPower.csv

Age	nCases	p0	c0	d0	s0	sd0	p1	c1	d1	s1	sd1	p2	c2	d2	s2	sd2	p3	c3	d3	s3	sd3	p4	c4	d4	s4	sd4	p5	c5	d5	s5	sd5	p6	c6	d6	s6	sd6	p7	c7	d7	s7	sd7	p8	c8	d8	s8	sd8
43	5	0.073001	0.1	-0.026999	0.1	-0.026999	0.073	0.066667	0.0063338	0.066667	0.0063338	0.072997	0	0.072997	0	0	0.286	0.26667	0.01933	0.26667	0.01933	0.28601	0.26667	0.019339	0.26667	0.019339	0.286	0.36667	-0.080669	0.36667	-0.080669	0.5	0.63333	-0.13334	0.63333	-0.13334	0.5	0.4	0.1	0.4	0.1	0.5	0.4	0.1	0.4	0.1
44	30417	0.073001	0.083676	-0.010675	0.083678	-0.010677	0.073	0.079977	-0.0069768	0.079975	-0.0069746	0.072997	0.075621	-0.0026241	0.075609	-0.0026117	0.286	0.31423	-0.028236	0.31422	-0.028228	0.28601	0.30644	-0.020435	0.30643	-0.020429	0.286	0.29512	-0.0091224	0.29513	-0.0091341	0.5	0.53536	-0.035369	0.53538	-0.035385	0.5	0.5221	-0.022102	0.52208	-0.022081	0.5	0.5127	-0.012701	0.51268	-0.012683
45	68921	0.073001	0.083509	-0.010508	0.083561	-0.01056	0.073	0.079816	-0.0068159	0.079865	-0.0068646	0.072997	0.07601	-0.0030129	0.075887	-0.0028901	0.286	0.31518	-0.029187	0.31489	-0.028894	0.286	0.30532	-0.019318	0.30566	-0.019658	0.286	0.29642	-0.010422	0.29602	-0.010028	0.49999	0.53445	-0.034458	0.53474	-0.034742	0.5	0.52435	-0.02435	0.52366	-0.023656	0.5	0.51359	-0.013589	0.51331	-0.013311
46	117610	0.073	0.083043	-0.010043	0.08328	-0.01028	0.073	0.078838	-0.0058384	0.079308	-0.0063085	0.072997	0.076261	-0.0032639	0.076089	-0.0030928	0.28599	0.31497	-0.028975	0.31493	-0.028939	0.286	0.3057	-0.019697	0.30568	-0.01968	0.286	0.29679	-0.010795	0.29644	-0.010444	0.49999	0.53428	-0.034283	0.53449	-0.034494	0.5	0.5221	-0.022103	0.52281	-0.022814	0.5	0.51298	-0.012979	0.51313	-0.013132
47	179082	0.072999	0.082647	-0.0096481	0.082994	-0.0099946	0.072999	0.079388	-0.006389	0.079344	-0.0063452	0.072996	0.076442	-0.0034454	0.076249	-0.0032524	0.28599	0.3136	-0.027614	0.31433	-0.028341	0.286	0.30535	-0.019352	0.30553	-0.019533	0.286	0.29621	-0.010216	0.29634	-0.010341	0.49999	0.53349	-0.033501	0.53404	-0.034047	0.5	0.52327	-0.023271	0.52302	-0.023022	0.5	0.51082	-0.010819	0.51208	-0.012086
48	256540	0.072998	0.082487	-0.0094887	0.082795	-0.0097964	0.072998	0.07927	-0.0062712	0.079315	-0.0063166	0.072996	0.076468	-0.0034717	0.076335	-0.0033389	0.28599	0.31429	-0.028303	0.31432	-0.028328	0.286	0.30505	-0.019049	0.30534	-0.019344	0.28599	0.29547	-0.009472	0.29599	-0.01	0.49999	0.53299	-0.033009	0.53363	-0.033641	0.5	0.52264	-0.022649	0.52287	-0.022877	0.5	0.51098	-0.010986	0.51165	-0.011655
49	353899	0.072997	0.082345	-0.0093486	0.082637	-0.00964	0.072997	0.079226	-0.0062291	0.079284	-0.0062866	0.072995	0.075966	-0.0029703	0.076205	-0.0032096	0.28598	0.31374	-0.02776	0.31411	-0.028132	0.286	0.30477	-0.018772	0.30514	-0.019145	0.28599	0.29535	-0.0093621	0.29577	-0.0097769	0.49998	0.53246	-0.03248	0.53322	-0.033237	0.49999	0.52235	-0.02236	0.52269	-0.022698	0.49999	0.51157	-0.011576	0.51162	-0.011628
50	475893	0.072994	0.082075	-0.0090808	0.082456	-0.009462	0.072996	0.079204	-0.0062079	0.079258	-0.0062623	0.072995	0.076219	-0.0032246	0.07621	-0.0032149	0.28598	0.3135	-0.027526	0.31392	-0.027942	0.28599	0.30444	-0.018448	0.30492	-0.018924	0.28599	0.29547	-0.009484	0.29568	-0.0096844	0.49997	0.53183	-0.031858	0.53277	-0.032799	0.49999	0.52196	-0.021978	0.52246	-0.02247	0.49999	0.51133	-0.01134	0.51153	-0.011538
51	628160	0.072992	0.081951	-0.0089595	0.082306	-0.0093144	0.072994	0.07917	-0.0061765	0.079232	-0.0062381	0.072994	0.076066	-0.0030722	0.076167	-0.0031731	0.28597	0.31268	-0.026716	0.31355	-0.027583	0.28599	0.30412	-0.018132	0.30468	-0.018692	0.28599	0.29499	-0.0090068	0.29547	-0.0094847	0.49996	0.5318	-0.031837	0.53248	-0.03252	0.49998	0.52183	-0.021846	0.52227	-0.022289	0.49999	0.51148	-0.011489	0.51151	-0.011526
52	817286	0.072988	0.081957	-0.0089694	0.082209	-0.0092207	0.072991	0.079082	-0.0060904	0.07919	-0.0061987	0.072992	0.076151	-0.0031591	0.076162	-0.0031701	0.28596	0.31227	-0.026311	0.31319	-0.027236	0.28598	0.3039	-0.017923	0.30446	-0.018483	0.28598	0.29499	-0.0090048	0.29534	-0.0093534	0.49995	0.5314	-0.031453	0.53218	-0.032231	0.49997	0.52142	-0.021449	0.52203	-0.022061	0.49998	0.51107	-0.01109	0.51139	-0.011407
53	1050779	0.072983	0.081517	-0.0085338	0.082026	-0.0090426	0.072988	0.078907	-0.0059189	0.079115	-0.0061271	0.072991	0.075932	-0.0029411	0.076102	-0.0031108	0.28594	0.31157	-0.025628	0.31276	-0.026821	0.28597	0.30382	-0.017852	0.30429	-0.018323	0.28598	0.29481	-0.0088294	0.2952	-0.0092184	0.49993	0.53108	-0.031144	0.53189	-0.031956	0.49996	0.52113	-0.02117	0.52179	-0.021834	0.49998	0.51088	-0.010905	0.51126	-0.011279
54	1336897	0.072978	0.081591	-0.0086131	0.081916	-0.0089389	0.072984	0.078743	-0.0057587	0.079022	-0.0060373	0.072989	0.075896	-0.0029071	0.07605	-0.003061	0.28593	0.31141	-0.025482	0.31242	-0.026497	0.28596	0.30339	-0.017431	0.30407	-0.018108	0.28597	0.29449	-0.0085146	0.29502	-0.0090457	0.49991	0.53054	-0.03063	0.53155	-0.031638	0.49995	0.52066	-0.020713	0.52151	-0.021562	0.49997	0.51065	-0.010678	0.5111	-0.011133
55	1684301	0.07297	0.081588	-0.008618	0.081838	-0.0088672	0.07298	0.078782	-0.0058024	0.078964	-0.0059845	0.072986	0.075893	-0.002907	0.076012	-0.0030258	0.28591	0.31089	-0.024987	0.31205	-0.02615	0.28594	0.3031	-0.017161	0.30383	-0.017891	0.28597	0.29459	-0.0086225	0.29492	-0.0089494	0.49989	0.52985	-0.029965	0.53114	-0.031254	0.49993	0.52026	-0.020329	0.52121	-0.021279	0.49996	0.51049	-0.010524	0.51095	-0.010993
56	2101440	0.072962	0.081281	-0.0083192	0.081709	-0.0087474	0.072974	0.078548	-0.0055739	0.078868	-0.0058942	0.072984	0.075682	-0.0026982	0.075936	-0.0029524	0.28588	0.31043	-0.024555	0.31168	-0.025801	0.28593	0.30277	-0.016841	0.30359	-0.017662	0.28596	0.29434	-0.0083828	0.29478	-0.0088254	0.49986	0.52933	-0.029475	0.53072	-0.030867	0.49991	0.51988	-0.019977	0.5209	-0.020994	0.49995	0.51004	-0.010084	0.51074	-0.010792
57	2595637	0.072951	0.081118	-0.0081671	0.081578	-0.0086269	0.072967	0.078347	-0.0053803	0.078752	-0.0057856	0.07298	0.07562	-0.0026395	0.075866	-0.0028856	0.28585	0.31031	-0.024459	0.31138	-0.025528	0.2859	0.30218	-0.016273	0.30327	-0.01737	0.28595	0.2942	-0.0082506	0.29465	-0.0087062	0.49982	0.52866	-0.028843	0.53027	-0.030448	0.49988	0.51951	-0.019629	0.52059	-0.020711	0.49994	0.50996	-0.010026	0.51057	-0.010632
58	3171873	0.072938	0.080886	-0.0079482	0.08143	-0.0084921	0.072958	0.078323	-0.0053645	0.078661	-0.0057025	0.072976	0.075655	-0.0026796	0.075821	-0.002845	0.28581	0.30932	-0.023515	0.31094	-0.025128	0.28588	0.30195	-0.016076	0.30299	-0.017114	0.28593	0.29399	-0.0080561	0.29451	-0.0085776	0.49977	0.52818	-0.028411	0.52982	-0.030049	0.49985	0.51896	-0.019109	0.52024	-0.020393	0.49992	0.50977	-0.0098491	0.5104	-0.010477
59	3831350	0.072923	0.080762	-0.0078392	0.081293	-0.0083704	0.072948	0.0782	-0.005252	0.078566	-0.0056183	0.072971	0.075544	-0.0025735	0.075764	-0.0027933	0.28577	0.3089	-0.023131	0.31052	-0.024754	0.28585	0.30164	-0.015791	0.30272	-0.016867	0.28592	0.29382	-0.0079041	0.29437	-0.0084518	0.49972	0.52732	-0.027598	0.52931	-0.029589	0.49981	0.5188	-0.018988	0.51995	-0.020135	0.4999	0.50958	-0.0096723	0.51023	-0.010327
60	4570078	0.072905	0.08059	-0.007685	0.081155	-0.00825	0.072936	0.078061	-0.0051253	0.078467	-0.005531	0.072965	0.075515	-0.0025496	0.075715	-0.0027502	0.28571	0.30848	-0.02277	0.31012	-0.024407	0.28581	0.30123	-0.015415	0.30242	-0.016611	0.2859	0.29373	-0.0078308	0.29425	-0.0083443	0.49966	0.52673	-0.027076	0.5288	-0.029146	0.49977	0.5182	-0.018432	0.51961	-0.019835	0.49988	0.50937	-0.009488	0.51006	-0.01018
61	5377796	0.072885	0.080487	-0.0076027	0.08103	-0.0081453	0.072922	0.078047	-0.0051246	0.078388	-0.005466	0.072958	0.075491	-0.0025334	0.075673	-0.0027151	0.28565	0.30793	-0.022281	0.30971	-0.024057	0.28577	0.30076	-0.014987	0.30211	-0.016339	0.28588	0.29364	-0.0077559	0.29413	-0.008251	0.49958	0.52631	-0.02673	0.52834	-0.028751	0.49972	0.51779	-0.018065	0.51927	-0.019542	0.49986	0.50913	-0.0092714	0.50989	-0.01003
62	6237674	0.072862	0.080166	-0.0073042	0.080875	-0.0080139	0.072906	0.077868	-0.0049611	0.078295	-0.0053886	0.07295	0.07539	-0.0024393	0.075622	-0.0026721	0.28558	0.30728	-0.021697	0.30927	-0.023692	0.28573	0.30044	-0.014712	0.30181	-0.016086	0.28586	0.29334	-0.0074863	0.29399	-0.0081337	0.4995	0.52559	-0.02609	0.52784	-0.028343	0.49967	0.51752	-0.017853	0.51895	-0.019287	0.49983	0.50894	-0.0091151	0.50972	-0.00989
63	7127085	0.072835	0.080085	-0.0072493	0.080741	-0.007906	0.072889	0.077755	-0.0048663	0.078204	-0.0053147	0.072941	0.075435	-0.0024933	0.075591	-0.0026493	0.28551	0.30685	-0.021346	0.30886	-0.023358	0.28567	0.30007	-0.014399	0.30152	-0.015843	0.28583	0.29324	-0.0074059	0.29386	-0.0080326	0.49941	0.52512	-0.02571	0.52738	-0.027974	0.4996	0.51698	-0.017379	0.51862	-0.019015	0.4998	0.50872	-0.0089212	0.50955	-0.0097525
64	8019560	0.072806	0.079842	-0.0070357	0.080597	-0.0077907	0.072869	0.077614	-0.0047445	0.078109	-0.0052396	0.072931	0.075435	-0.0025035	0.075566	-0.0026345	0.28542	0.30631	-0.02089	0.30845	-0.023034	0.28561	0.2998	-0.014184	0.30124	-0.015626	0.2858	0.29296	-0.0071622	0.29372	-0.0079177	0.49931	0.5244	-0.025091	0.5269	-0.027598	0.49953	0.51667	-0.017135	0.51831	-0.018773	0.49976	0.50855	-0.0087883	0.50939	-0.0096282
65	8887614	0.072775	0.079721	-0.0069461	0.080465	-0.0076902	0.072848	0.077453	-0.0046047	0.07801	-0.0051616	0.07292	0.075306	-0.0023856	0.075526	-0.0026062	0.28533	0.30583	-0.0205	0.30806	-0.022731	0.28555	0.2995	-0.013951	0.30098	-0.015428	0.28577	0.29283	-0.0070669	0.29358	-0.0078167	0.49919	0.52378	-0.024584	0.52643	-0.027239	0.49946	0.5162	-0.016742	0.51799	-0.018531	0.49972	0.50825	-0.0085336	0.50922	-0.0094961
66	9705853	0.072741	0.079496	-0.006755	0.080328	-0.0075869	0.072825	0.077464	-0.0046388	0.077933	-0.0051076	0.072909	0.075201	-0.0022919	0.07548	-0.0025716	0.28523	0.30537	-0.020142	0.30768	-0.022451	0.28548	0.29901	-0.01353	0.3007	-0.015217	0.28573	0.29269	-0.0069612	0.29346	-0.0077256	0.49907	0.52333	-0.024254	0.52599	-0.026921	0.49937	0.51586	-0.016487	0.51769	-0.018313	0.49968	0.50819	-0.0085144	0.50907	-0.0093938
67	10453633	0.072705	0.079359	-0.0066542	0.0802	-0.0074949	0.072801	0.077255	-0.0044542	0.077843	-0.0050422	0.072897	0.075105	-0.0022081	0.075431	-0.0025339	0.28512	0.30486	-0.019746	0.30731	-0.022186	0.28541	0.29877	-0.013363	0.30045	-0.015035	0.2857	0.29252	-0.0068255	0.29333	-0.0076387	0.49894	0.52265	-0.023702	0.52555	-0.026607	0.49929	0.51555	-0.016263	0.5174	-0.018118	0.49963	0.50798	-0.0083456	0.50893	-0.0092944
68	11116727	0.072667	0.079239	-0.0065723	0.080081	-0.0074145	0.072775	0.077209	-0.0044336	0.077765	-0.0049896	0.072884	0.075127	-0.0022431	0.075393	-0.0025095	0.28501	0.30443	-0.019419	0.30695	-0.021944	0.28533	0.29852	-0.013185	0.30021	-0.014874	0.28566	0.29239	-0.0067297	0.29322	-0.0075608	0.49881	0.52223	-0.023417	0.52514	-0.026332	0.49919	0.5152	-0.016009	0.51713	-0.01794	0.49958	0.5079	-0.0083124	0.5088	-0.0092156
69	11687768	0.072628	0.079051	-0.0064238	0.079963	-0.0073357	0.072749	0.077072	-0.0043229	0.077686	-0.0049366	0.07287	0.075068	-0.0021977	0.075356	-0.0024856	0.28489	0.30395	-0.019055	0.30661	-0.021716	0.28526	0.29821	-0.012956	0.29998	-0.014724	0.28562	0.29216	-0.0065476	0.2931	-0.00748	0.49867	0.5217	-0.023037	0.52475	-0.026079	0.4991	0.51486	-0.015764	0.51687	-0.017776	0.49953	0.50761	-0.0080789	0.50866	-0.009129
70	12165648	0.072587	0.078934	-0.0063466	0.079853	-0.0072665	0.072722	0.077004	-0.0042824	0.077613	-0.0048913	0.072857	0.074954	-0.0020968	0.075313	-0.0024561	0.28477	0.30359	-0.01882	0.30628	-0.021515	0.28517	0.29786	-0.012687	0.29975	-0.014579	0.28558	0.29204	-0.006463	0.29298	-0.0074085	0.49852	0.52119	-0.022667	0.52437	-0.025845	0.499	0.51448	-0.015482	0.51662	-0.01762	0.49948	0.50744	-0.0079511	0.50853	-0.0090488
71	12554216	0.072546	0.078747	-0.0062016	0.079744	-0.0071981	0.072694	0.076899	-0.0042054	0.077542	-0.0048485	0.072843	0.074963	-0.0021204	0.075278	-0.0024355	0.28465	0.3031	-0.018457	0.30597	-0.021322	0.28509	0.29763	-0.012544	0.29954	-0.014453	0.28553	0.29203	-0.0065024	0.29289	-0.0073577	0.49837	0.52081	-0.022433	0.52401	-0.025641	0.4989	0.51404	-0.015143	0.51636	-0.017465	0.49943	0.5072	-0.0077692	0.5084	-0.0089685
72	12860726	0.072504	0.078606	-0.0061026	0.079639	-0.0071351	0.072666	0.076741	-0.0040758	0.077468	-0.0048027	0.072828	0.074924	-0.0020955	0.075246	-0.0024173	0.28452	0.30275	-0.018223	0.30567	-0.02115	0.28501	0.29741	-0.012405	0.29935	-0.014341	0.28549	0.29175	-0.0062626	0.29278	-0.0072957	0.49822	0.5202	-0.021979	0.52366	-0.02544	0.49879	0.51387	-0.015074	0.51613	-0.017338	0.49938	0.50709	-0.0077133	0.50828	-0.0089008
73	13094354	0.072461	0.078511	-0.0060496	0.079542	-0.0070809	0.072637	0.076698	-0.0040609	0.077402	-0.0047651	0.072814	0.074844	-0.0020295	0.075211	-0.002397	0.2844	0.30234	-0.017948	0.30539	-0.020991	0.28492	0.29705	-0.012128	0.29915	-0.014229	0.28544	0.29178	-0.0063307	0.2927	-0.0072536	0.49807	0.51979	-0.02172	0.52333	-0.025261	0.49869	0.51352	-0.014827	0.51591	-0.017218	0.49933	0.50693	-0.007601	0.50816	-0.0088382
74	13264989	0.072419	0.078315	-0.0058963	0.079444	-0.007025	0.072608	0.076644	-0.0040359	0.077341	-0.0047334	0.0728	0.07479	-0.0019902	0.075177	-0.0023776	0.28427	0.30202	-0.017753	0.30512	-0.020849	0.28483	0.29681	-0.011979	0.29896	-0.014128	0.2854	0.29147	-0.0060725	0.2926	-0.0071993	0.49792	0.51932	-0.0214	0.52301	-0.025093	0.49858	0.51321	-0.014624	0.51569	-0.017107	0.49927	0.50663	-0.0073595	0.50804	-0.0087685
75	13382362	0.072377	0.078184	-0.0058073	0.07935	-0.0069733	0.072579	0.076544	-0.0039649	0.077282	-0.0047028	0.072785	0.074765	-0.0019794	0.075147	-0.0023613	0.28414	0.30163	-0.017486	0.30486	-0.020716	0.28475	0.2966	-0.011854	0.29879	-0.014039	0.28536	0.2914	-0.0060469	0.29251	-0.007154	0.49776	0.51892	-0.021155	0.5227	-0.024942	0.49848	0.51288	-0.014403	0.51548	-0.017003	0.49922	0.50659	-0.0073685	0.50793	-0.0087137
76	13455495	0.072334	0.078091	-0.0057566	0.079262	-0.0069279	0.07255	0.076471	-0.0039205	0.077225	-0.0046751	0.072771	0.074742	-0.0019715	0.075118	-0.0023476	0.28401	0.30118	-0.017169	0.3046	-0.020586	0.28466	0.29642	-0.011763	0.29862	-0.01396	0.28531	0.29131	-0.0059973	0.29243	-0.0071145	0.49761	0.51844	-0.02083	0.52241	-0.024798	0.49837	0.5126	-0.014228	0.51528	-0.016907	0.49917	0.5064	-0.0072371	0.50783	-0.0086603
77	13492415	0.072292	0.077967	-0.0056753	0.079177	-0.0068855	0.072521	0.076385	-0.0038634	0.07717	-0.004649	0.072756	0.074694	-0.0019378	0.075091	-0.0023343	0.28389	0.3009	-0.01701	0.30436	-0.020471	0.28457	0.2961	-0.011527	0.29846	-0.013882	0.28527	0.29124	-0.0059688	0.29235	-0.0070811	0.49745	0.51816	-0.020709	0.52213	-0.024675	0.49827	0.51223	-0.013961	0.51508	-0.016811	0.49911	0.50629	-0.0071815	0.50773	-0.0086136
78	13500047	0.07225	0.077814	-0.0055644	0.079093	-0.0068436	0.072493	0.076248	-0.0037547	0.077114	-0.0046205	0.072742	0.074691	-0.0019492	0.075066	-0.0023244	0.28376	0.30071	-0.01695	0.30413	-0.020374	0.28449	0.29584	-0.011351	0.2983	-0.013806	0.28522	0.29093	-0.0057096	0.29226	-0.0070372	0.4973	0.51754	-0.020236	0.52185	-0.024545	0.49817	0.51195	-0.013781	0.51489	-0.016722	0.49906	0.50616	-0.007104	0.50763	-0.008571
79	13484231	0.072208	0.077714	-0.005506	0.079014	-0.0068056	0.072465	0.076179	-0.0037145	0.07706	-0.0045946	0.072727	0.074641	-0.0019133	0.075041	-0.0023143	0.28363	0.30024	-0.016608	0.30391	-0.020275	0.2844	0.29561	-0.01121	0.29814	-0.013736	0.28518	0.29095	-0.00577	0.29219	-0.007005	0.49715	0.51725	-0.020101	0.52158	-0.024431	0.49806	0.51177	-0.013711	0.51471	-0.016646	0.49901	0.50599	-0.0069835	0.50753	-0.0085291
80	13449806	0.072167	0.077612	-0.0054458	0.078937	-0.0067706	0.072437	0.076074	-0.0036367	0.077006	-0.0045685	0.072713	0.074618	-0.001905	0.075018	-0.0023057	0.28351	0.29989	-0.016385	0.30369	-0.020181	0.28432	0.29543	-0.01111	0.29799	-0.013673	0.28514	0.29081	-0.0056761	0.29211	-0.0069734	0.497	0.51683	-0.01983	0.52132	-0.024323	0.49796	0.51155	-0.013588	0.51454	-0.016577	0.49895	0.50593	-0.0069818	0.50745	-0.0084949
81	13400730	0.072126	0.077471	-0.0053449	0.078862	-0.0067358	0.072409	0.076068	-0.003659	0.076957	-0.0045482	0.072698	0.074598	-0.0019002	0.074997	-0.0022985	0.28339	0.29945	-0.016068	0.30347	-0.020085	0.28424	0.29526	-0.011021	0.29785	-0.013616	0.2851	0.29061	-0.0055116	0.29203	-0.006938	0.49685	0.51644	-0.019589	0.52107	-0.024221	0.49786	0.51117	-0.013317	0.51436	-0.016505	0.4989	0.50572	-0.0068156	0.50736	-0.0084578
82	13340203	0.072085	0.077374	-0.0052888	0.078789	-0.0067038	0.072381	0.076024	-0.0036431	0.076912	-0.0045306	0.072684	0.074499	-0.0018152	0.074972	-0.0022882	0.28326	0.29905	-0.01579	0.30326	-0.019991	0.28415	0.29503	-0.010881	0.29771	-0.013562	0.28505	0.29055	-0.0054994	0.29196	-0.0069079	0.4967	0.51604	-0.019345	0.52082	-0.024124	0.49776	0.51093	-0.013174	0.51419	-0.016439	0.49885	0.50566	-0.0068159	0.50728	-0.0084273
83	13270796	0.072045	0.077279	-0.0052341	0.078719	-0.0066741	0.072354	0.075914	-0.0035604	0.076866	-0.0045118	0.07267	0.074528	-0.0018578	0.074952	-0.0022819	0.28314	0.29885	-0.015702	0.30305	-0.019907	0.28407	0.29482	-0.010755	0.29758	-0.013511	0.28501	0.29051	-0.0055028	0.29189	-0.0068832	0.49655	0.51573	-0.01918	0.52059	-0.024036	0.49766	0.51068	-0.013024	0.51403	-0.016376	0.4988	0.50556	-0.0067613	0.5072	-0.0083997
84	13194560	0.072005	0.077158	-0.0051527	0.07865	-0.0066451	0.072327	0.075818	-0.0034909	0.07682	-0.0044925	0.072656	0.07445	-0.0017941	0.07493	-0.0022736	0.28302	0.29863	-0.01561	0.30286	-0.019833	0.28399	0.29462	-0.01063	0.29745	-0.013462	0.28497	0.29037	-0.0053954	0.29183	-0.0068574	0.49641	0.51536	-0.01895	0.52036	-0.023951	0.49756	0.51042	-0.012867	0.51387	-0.016316	0.49875	0.50533	-0.0065858	0.50711	-0.0083684
85	13113120	0.071966	0.077091	-0.0051255	0.078585	-0.0066193	0.0723	0.075782	-0.0034815	0.076776	-0.0044759	0.072643	0.0744	-0.0017574	0.074908	-0.002265	0.2829	0.29831	-0.015409	0.30267	-0.019761	0.28391	0.29431	-0.010405	0.29732	-0.013411	0.28493	0.29033	-0.0053985	0.29176	-0.0068362	0.49626	0.51493	-0.01867	0.52013	-0.023868	0.49746	0.51028	-0.012818	0.51372	-0.016265	0.4987	0.50519	-0.0064954	0.50703	-0.0083379
86	13027763	0.071927	0.076944	-0.0050173	0.078519	-0.0065924	0.072274	0.075724	-0.0034503	0.076734	-0.0044605	0.072628	0.07446	-0.0018316	0.07489	-0.0022612	0.28279	0.29793	-0.015146	0.30248	-0.019689	0.28383	0.29422	-0.010391	0.29719	-0.013367	0.28489	0.2902	-0.0053173	0.2917	-0.0068149	0.49612	0.51463	-0.018515	0.51991	-0.023791	0.49736	0.50991	-0.012545	0.51357	-0.016209	0.49865	0.50516	-0.0065184	0.50696	-0.0083135
87	12939501	0.071888	0.076891	-0.0050023	0.078457	-0.0065689	0.072248	0.075621	-0.0033738	0.076692	-0.0044441	0.072615	0.074342	-0.0017273	0.074869	-0.0022537	0.28267	0.29771	-0.015035	0.30229	-0.019623	0.28375	0.29402	-0.01027	0.29707	-0.013325	0.28485	0.29007	-0.0052219	0.29164	-0.0067929	0.49598	0.51427	-0.018289	0.51969	-0.023717	0.49726	0.50974	-0.012476	0.51342	-0.016159	0.4986	0.50508	-0.0064892	0.50689	-0.0082921
88	12849129	0.07185	0.076775	-0.0049251	0.078396	-0.0065456	0.072222	0.075564	-0.0033423	0.07665	-0.0044287	0.072602	0.074291	-0.0016885	0.074848	-0.0022456	0.28256	0.29745	-0.014893	0.30212	-0.019561	0.28367	0.29383	-0.01016	0.29695	-0.013285	0.28481	0.28994	-0.005128	0.29158	-0.0067703	0.49584	0.51399	-0.018155	0.51949	-0.023649	0.49717	0.50941	-0.01224	0.51328	-0.016107	0.49855	0.50484	-0.0062889	0.50681	-0.0082658
89	12757273	0.071812	0.076712	-0.0049001	0.078337	-0.0065246	0.072195	0.075581	-0.0033851	0.076613	-0.0044175	0.072589	0.07428	-0.0016908	0.074828	-0.0022388	0.28244	0.29704	-0.014593	0.30194	-0.019496	0.28359	0.29355	-0.0099614	0.29684	-0.013243	0.28477	0.28993	-0.0051626	0.29152	-0.0067526	0.4957	0.51356	-0.017857	0.51928	-0.02358	0.49708	0.50926	-0.012188	0.51314	-0.016061	0.4985	0.50471	-0.0062098	0.50674	-0.0082402
90	12664419	0.071775	0.076579	-0.0048041	0.078278	-0.0065027	0.07217	0.075476	-0.0033057	0.076575	-0.0044049	0.072576	0.074272	-0.0016962	0.074809	-0.0022333	0.28233	0.29688	-0.014548	0.30177	-0.019439	0.28351	0.29352	-0.010001	0.29672	-0.013209	0.28473	0.28987	-0.0051425	0.29146	-0.006737	0.49556	0.5133	-0.017738	0.51908	-0.023517	0.49698	0.50902	-0.012039	0.513	-0.016016	0.49845	0.50468	-0.006225	0.50667	-0.0082191
91	12570948	0.071738	0.076559	-0.0048212	0.078222	-0.0064846	0.072145	0.075389	-0.0032444	0.076536	-0.0043918	0.072563	0.074263	-0.0017006	0.074792	-0.0022289	0.28222	0.2966	-0.014381	0.3016	-0.019384	0.28344	0.2933	-0.0098588	0.29661	-0.013175	0.28469	0.28969	-0.0050022	0.29141	-0.0067185	0.49543	0.51298	-0.017552	0.51888	-0.023456	0.49689	0.50888	-0.011993	0.51287	-0.015976	0.4984	0.50457	-0.0061693	0.5066	-0.0081992
92	12477158	0.071701	0.076406	-0.0047047	0.078166	-0.0064647	0.07212	0.075328	-0.0032082	0.076499	-0.0043791	0.07255	0.074175	-0.0016252	0.074772	-0.0022223	0.28211	0.29631	-0.014197	0.30144	-0.01933	0.28336	0.29306	-0.0096929	0.2965	-0.01314	0.28465	0.28964	-0.0049944	0.29135	-0.0067025	0.49529	0.51271	-0.017416	0.51869	-0.023399	0.4968	0.50873	-0.011929	0.51274	-0.01594	0.49835	0.50449	-0.006132	0.50654	-0.0081811
93	12383280	0.071665	0.076375	-0.0047106	0.078113	-0.0064478	0.072095	0.075281	-0.0031862	0.076463	-0.0043675	0.072537	0.074178	-0.0016403	0.074755	-0.0022173	0.282	0.29609	-0.014085	0.30128	-0.019279	0.28329	0.29296	-0.0096741	0.2964	-0.013109	0.28461	0.28959	-0.0049748	0.2913	-0.0066883	0.49516	0.51239	-0.017229	0.5185	-0.023344	0.49671	0.50849	-0.011782	0.51261	-0.015905	0.49831	0.50432	-0.0060167	0.50647	-0.0081617
94	12289493	0.071629	0.076298	-0.0046695	0.07806	-0.0064317	0.072071	0.075244	-0.0031732	0.076428	-0.004357	0.072525	0.074171	-0.0016463	0.074738	-0.0022132	0.28189	0.29594	-0.014049	0.30113	-0.019234	0.28321	0.2927	-0.0094891	0.29629	-0.013076	0.28457	0.28939	-0.0048197	0.29124	-0.0066708	0.49502	0.51216	-0.017132	0.51832	-0.023294	0.49662	0.50821	-0.011591	0.51248	-0.015868	0.49826	0.5043	-0.0060419	0.50641	-0.0081462
95	12195937	0.071593	0.07623	-0.0046373	0.078009	-0.0064168	0.072046	0.075215	-0.003169	0.076394	-0.0043478	0.072512	0.074128	-0.0016161	0.074721	-0.0022088	0.28178	0.29569	-0.013904	0.30097	-0.019191	0.28314	0.29245	-0.0093099	0.29618	-0.013042	0.28454	0.28944	-0.0049026	0.29119	-0.0066587	0.49489	0.51177	-0.016874	0.51814	-0.023243	0.49653	0.50814	-0.011618	0.51236	-0.015837	0.49822	0.50414	-0.0059238	0.50634	-0.0081291
96	12102717	0.071558	0.076074	-0.0045163	0.077958	-0.0063999	0.072022	0.075081	-0.003059	0.076359	-0.0043364	0.0725	0.074078	-0.0015786	0.074704	-0.0022038	0.28168	0.29543	-0.013755	0.30083	-0.019149	0.28307	0.29243	-0.0093609	0.29608	-0.013014	0.2845	0.28924	-0.0047363	0.29114	-0.0066428	0.49476	0.51154	-0.016781	0.51796	-0.023197	0.49644	0.50782	-0.01138	0.51224	-0.015804	0.49817	0.50398	-0.005806	0.50628	-0.0081106
97	12009918	0.071522	0.076058	-0.0045351	0.077908	-0.0063858	0.071998	0.075102	-0.0031037	0.076326	-0.0043278	0.072487	0.074095	-0.0016074	0.074688	-0.0022005	0.28157	0.29513	-0.01356	0.30068	-0.019106	0.283	0.29231	-0.0093072	0.29599	-0.012988	0.28446	0.28923	-0.0047709	0.29109	-0.0066303	0.49463	0.51121	-0.016572	0.51778	-0.02315	0.49635	0.50762	-0.011272	0.51212	-0.015771	0.49812	0.50402	-0.0058935	0.50622	-0.0080976
98	11917601	0.071488	0.075972	-0.0044843	0.07786	-0.006372	0.071975	0.07497	-0.0029946	0.076292	-0.004317	0.072475	0.074038	-0.0015625	0.074672	-0.0021963	0.28147	0.29497	-0.013498	0.30053	-0.019068	0.28293	0.29203	-0.0090981	0.29589	-0.012959	0.28443	0.28911	-0.0046817	0.29104	-0.0066168	0.49451	0.51098	-0.016472	0.51761	-0.023107	0.49626	0.50766	-0.011395	0.51201	-0.015748	0.49808	0.50387	-0.0057921	0.50616	-0.0080836
99	11825817	0.071453	0.075899	-0.0044456	0.077812	-0.0063589	0.071952	0.074937	-0.0029848	0.076259	-0.0043073	0.072463	0.074004	-0.0015407	0.074655	-0.0021921	0.28136	0.29475	-0.013385	0.30039	-0.019031	0.28286	0.29198	-0.0091253	0.29579	-0.012935	0.28439	0.28906	-0.0046716	0.29099	-0.0066049	0.49438	0.51063	-0.016246	0.51744	-0.023063	0.49617	0.50743	-0.011255	0.5119	-0.015724	0.49804	0.5038	-0.0057629	0.50611	-0.0080708
100	11734600	0.071419	0.075819	-0.0044003	0.077765	-0.0063461	0.071929	0.074901	-0.0029722	0.076227	-0.0042984	0.072451	0.07398	-0.0015282	0.074639	-0.002188	0.28126	0.29442	-0.013155	0.30025	-0.018992	0.28279	0.29174	-0.0089568	0.2957	-0.012909	0.28435	0.28899	-0.0046393	0.29095	-0.0065938	0.49425	0.51054	-0.016282	0.51728	-0.023027	0.49609	0.5072	-0.011116	0.51179	-0.015699	0.49799	0.50377	-0.0057757	0.50605	-0.0080605
101	11643978	0.071385	0.075753	-0.0043682	0.077719	-0.0063341	0.071906	0.074896	-0.0029908	0.076197	-0.0042912	0.07244	0.073901	-0.0014606	0.074623	-0.0021825	0.28116	0.29435	-0.013193	0.30012	-0.01896	0.28272	0.29163	-0.0089081	0.2956	-0.012886	0.28432	0.28889	-0.0045668	0.2909	-0.0065822	0.49413	0.51013	-0.015996	0.51712	-0.022988	0.496	0.50698	-0.010974	0.51168	-0.015675	0.49795	0.50361	-0.0056607	0.506	-0.0080487
102	11553971	0.071352	0.07566	-0.0043078	0.077674	-0.0063219	0.071883	0.074809	-0.0029264	0.076166	-0.0042832	0.072429	0.073924	-0.0014953	0.074607	-0.0021786	0.28106	0.29424	-0.013185	0.29999	-0.018932	0.28265	0.29149	-0.0088396	0.29551	-0.012863	0.28428	0.28889	-0.0046074	0.29086	-0.0065734	0.49401	0.50998	-0.015976	0.51696	-0.022954	0.49592	0.50685	-0.010932	0.51157	-0.015653	0.4979	0.50353	-0.005624	0.50594	-0.0080376
103	11464594	0.071319	0.075609	-0.0042904	0.077629	-0.0063108	0.071861	0.074735	-0.0028744	0.076135	-0.0042747	0.072417	0.073904	-0.0014867	0.074592	-0.002175	0.28096	0.29394	-0.012986	0.29986	-0.018903	0.28258	0.29144	-0.0088598	0.29542	-0.012844	0.28425	0.2888	-0.0045491	0.29081	-0.0065644	0.49388	0.50972	-0.015836	0.5168	-0.022921	0.49583	0.50667	-0.010839	0.51147	-0.015631	0.49786	0.50338	-0.0055239	0.50589	-0.0080255
104	11375857	0.071285	0.075564	-0.0042786	0.077586	-0.0063008	0.071838	0.074723	-0.0028849	0.076106	-0.0042676	0.072405	0.073914	-0.0015092	0.074578	-0.0021726	0.28086	0.2937	-0.012848	0.29973	-0.018874	0.28251	0.29125	-0.008741	0.29534	-0.012825	0.28421	0.28865	-0.0044354	0.29077	-0.0065536	0.49376	0.50944	-0.015678	0.51665	-0.022889	0.49575	0.50652	-0.010769	0.51136	-0.015612	0.49782	0.50333	-0.00551	0.50583	-0.0080148
105	11287767	0.071253	0.07547	-0.0042172	0.077543	-0.0062906	0.071816	0.07472	-0.0029045	0.076078	-0.004262	0.072393	0.073944	-0.0015507	0.074565	-0.0021717	0.28076	0.29357	-0.012811	0.29961	-0.018848	0.28245	0.29116	-0.0087125	0.29525	-0.012808	0.28418	0.28866	-0.004483	0.29072	-0.0065457	0.49364	0.50932	-0.015681	0.5165	-0.022861	0.49567	0.50635	-0.010682	0.51126	-0.015593	0.49777	0.50326	-0.0054843	0.50578	-0.0080051
106	11200327	0.071221	0.075325	-0.004104	0.077499	-0.0062786	0.071794	0.074597	-0.0028031	0.076048	-0.0042545	0.072382	0.073825	-0.0014428	0.07455	-0.0021683	0.28066	0.29329	-0.012629	0.29948	-0.018821	0.28238	0.29099	-0.008616	0.29517	-0.01279	0.28414	0.28864	-0.0044982	0.29068	-0.0065394	0.49352	0.50892	-0.015397	0.51635	-0.022831	0.49559	0.50617	-0.010583	0.51116	-0.015574	0.49773	0.50311	-0.0053729	0.50573	-0.007994
107	11113541	0.071188	0.075378	-0.0041894	0.077459	-0.0062703	0.071772	0.074634	-0.0028626	0.076021	-0.0042495	0.072371	0.073782	-0.0014108	0.074536	-0.0021645	0.28056	0.29313	-0.012569	0.29936	-0.018797	0.28231	0.29085	-0.0085364	0.29509	-0.012774	0.28411	0.28852	-0.0044093	0.29064	-0.006532	0.4934	0.50883	-0.015424	0.51621	-0.022806	0.4955	0.50606	-0.010555	0.51106	-0.015558	0.49769	0.503	-0.0053126	0.50567	-0.0079829
108	11027407	0.071156	0.07526	-0.0041035	0.077417	-0.006261	0.07175	0.074575	-0.0028256	0.075994	-0.0042444	0.07236	0.073774	-0.0014135	0.074521	-0.0021612	0.28047	0.29285	-0.012389	0.29924	-0.018771	0.28225	0.29065	-0.0084059	0.295	-0.012756	0.28407	0.28852	-0.0044405	0.2906	-0.0065267	0.49328	0.50855	-0.015269	0.51606	-0.022781	0.49542	0.50582	-0.010398	0.51096	-0.015541	0.49765	0.50289	-0.0052344	0.50562	-0.0079713
109	10941927	0.071124	0.075248	-0.0041234	0.077378	-0.0062534	0.071728	0.074498	-0.0027701	0.075967	-0.0042386	0.072348	0.073863	-0.0015146	0.074509	-0.0021609	0.28037	0.29272	-0.012353	0.29912	-0.018748	0.28218	0.29066	-0.0084815	0.29492	-0.012743	0.28404	0.28836	-0.0043237	0.29056	-0.0065195	0.49316	0.50846	-0.015294	0.51593	-0.022761	0.49534	0.50567	-0.010326	0.51087	-0.015524	0.49761	0.50288	-0.0052744	0.50557	-0.0079623
110	10857097	0.071093	0.075149	-0.004056	0.077338	-0.0062453	0.071706	0.074542	-0.0028355	0.075942	-0.0042353	0.072337	0.073767	-0.0014295	0.074496	-0.0021588	0.28027	0.29254	-0.012263	0.299	-0.018726	0.28212	0.29044	-0.0083205	0.29484	-0.012727	0.28401	0.28826	-0.0042517	0.29052	-0.0065116	0.49305	0.50813	-0.015085	0.51579	-0.02274	0.49526	0.50554	-0.01028	0.51077	-0.015509	0.49757	0.50286	-0.0052871	0.50552	-0.0079551
