## Supplementary Data: A zip file containing the simulation executable, the source code, R scripts, batch files, and simulation results. for "Age-related late-onset disease heritability patterns and implications for genome-wide association studies": CasesMultipleSameAgeCohortStatisticalPower.csv

age	X1	X2	X3	X4	X5	X6	X7	X8	X9
53	1.000e+00	1.000e+00	1.000e+00	1.000e+00	1.000e+00	1.000e+00	1.000e+00	1.000e+00	1.000e+00
54	1.017e+00	1.014e+00	1.017e+00	1.015e+00	1.014e+00	1.018e+00	1.014e+00	1.013e+00	1.013e+00
55	1.035e+00	1.029e+00	1.035e+00	1.030e+00	1.028e+00	1.036e+00	1.028e+00	1.026e+00	1.027e+00
56	1.053e+00	1.044e+00	1.052e+00	1.046e+00	1.042e+00	1.054e+00	1.042e+00	1.040e+00	1.041e+00
57	1.071e+00	1.060e+00	1.070e+00	1.061e+00	1.057e+00	1.072e+00	1.057e+00	1.054e+00	1.055e+00
58	1.089e+00	1.076e+00	1.088e+00	1.077e+00	1.072e+00	1.090e+00	1.072e+00	1.069e+00	1.069e+00
59	1.107e+00	1.092e+00	1.106e+00	1.093e+00	1.087e+00	1.108e+00	1.087e+00	1.083e+00	1.083e+00
60	1.125e+00	1.108e+00	1.124e+00	1.110e+00	1.103e+00	1.126e+00	1.103e+00	1.098e+00	1.098e+00
61	1.144e+00	1.125e+00	1.142e+00	1.127e+00	1.119e+00	1.144e+00	1.118e+00	1.113e+00	1.112e+00
62	1.162e+00	1.143e+00	1.160e+00	1.144e+00	1.136e+00	1.162e+00	1.135e+00	1.129e+00	1.128e+00
63	1.181e+00	1.161e+00	1.179e+00	1.161e+00	1.153e+00	1.181e+00	1.152e+00	1.145e+00	1.143e+00
64	1.200e+00	1.180e+00	1.197e+00	1.179e+00	1.170e+00	1.198e+00	1.169e+00	1.161e+00	1.158e+00
65	1.218e+00	1.197e+00	1.215e+00	1.196e+00	1.188e+00	1.216e+00	1.186e+00	1.177e+00	1.173e+00
66	1.236e+00	1.215e+00	1.233e+00	1.214e+00	1.205e+00	1.234e+00	1.203e+00	1.194e+00	1.189e+00
67	1.254e+00	1.231e+00	1.250e+00	1.231e+00	1.222e+00	1.252e+00	1.219e+00	1.209e+00	1.204e+00
68	1.271e+00	1.248e+00	1.266e+00	1.247e+00	1.238e+00	1.268e+00	1.234e+00	1.224e+00	1.218e+00
69	1.287e+00	1.264e+00	1.282e+00	1.263e+00	1.253e+00	1.284e+00	1.249e+00	1.239e+00	1.233e+00
70	1.304e+00	1.279e+00	1.297e+00	1.278e+00	1.268e+00	1.299e+00	1.262e+00	1.253e+00	1.247e+00
71	1.319e+00	1.294e+00	1.310e+00	1.293e+00	1.281e+00	1.312e+00	1.275e+00	1.266e+00	1.261e+00
72	1.334e+00	1.308e+00	1.321e+00	1.306e+00	1.294e+00	1.325e+00	1.287e+00	1.278e+00	1.275e+00
73	1.349e+00	1.321e+00	1.333e+00	1.319e+00	1.306e+00	1.337e+00	1.299e+00	1.290e+00	1.287e+00
74	1.363e+00	1.334e+00	1.342e+00	1.331e+00	1.318e+00	1.349e+00	1.310e+00	1.301e+00	1.299e+00
75	1.376e+00	1.345e+00	1.351e+00	1.343e+00	1.329e+00	1.359e+00	1.320e+00	1.311e+00	1.311e+00
76	1.390e+00	1.356e+00	1.360e+00	1.355e+00	1.340e+00	1.370e+00	1.329e+00	1.321e+00	1.321e+00
77	1.402e+00	1.367e+00	1.369e+00	1.366e+00	1.350e+00	1.381e+00	1.339e+00	1.331e+00	1.331e+00
78	1.414e+00	1.377e+00	1.377e+00	1.376e+00	1.359e+00	1.391e+00	1.348e+00	1.340e+00	1.340e+00
79	1.425e+00	1.387e+00	1.385e+00	1.386e+00	1.368e+00	1.401e+00	1.357e+00	1.349e+00	1.349e+00
80	1.436e+00	1.397e+00	1.394e+00	1.397e+00	1.377e+00	1.410e+00	1.365e+00	1.358e+00	1.357e+00
81	1.447e+00	1.406e+00	1.404e+00	1.406e+00	1.386e+00	1.420e+00	1.373e+00	1.366e+00	1.365e+00
82	1.456e+00	1.416e+00	1.413e+00	1.416e+00	1.394e+00	1.429e+00	1.381e+00	1.374e+00	1.373e+00
83	1.466e+00	1.425e+00	1.423e+00	1.425e+00	1.402e+00	1.437e+00	1.389e+00	1.381e+00	1.381e+00
84	1.476e+00	1.435e+00	1.433e+00	1.433e+00	1.410e+00	1.444e+00	1.397e+00	1.389e+00	1.389e+00
85	1.485e+00	1.444e+00	1.443e+00	1.442e+00	1.418e+00	1.451e+00	1.404e+00	1.396e+00	1.396e+00
86	1.493e+00	1.453e+00	1.453e+00	1.449e+00	1.426e+00	1.457e+00	1.411e+00	1.402e+00	1.403e+00
87	1.501e+00	1.461e+00	1.463e+00	1.457e+00	1.435e+00	1.462e+00	1.417e+00	1.409e+00	1.410e+00
88	1.509e+00	1.469e+00	1.472e+00	1.463e+00	1.442e+00	1.467e+00	1.423e+00	1.414e+00	1.416e+00
89	1.516e+00	1.475e+00	1.480e+00	1.469e+00	1.449e+00	1.473e+00	1.429e+00	1.420e+00	1.422e+00
90	1.523e+00	1.481e+00	1.488e+00	1.474e+00	1.455e+00	1.478e+00	1.433e+00	1.424e+00	1.427e+00
91	1.529e+00	1.485e+00	1.493e+00	1.479e+00	1.460e+00	1.483e+00	1.437e+00	1.429e+00	1.432e+00
92	1.535e+00	1.488e+00	1.497e+00	1.482e+00	1.464e+00	1.487e+00	1.441e+00	1.433e+00	1.435e+00
93	1.541e+00	1.490e+00	1.499e+00	1.485e+00	1.467e+00	1.491e+00	1.443e+00	1.436e+00	1.438e+00
94	1.546e+00	1.490e+00	1.499e+00	1.487e+00	1.470e+00	1.495e+00	1.445e+00	1.439e+00	1.440e+00
95	1.550e+00	1.490e+00	1.497e+00	1.488e+00	1.471e+00	1.498e+00	1.446e+00	1.442e+00	1.441e+00
96	1.555e+00	1.488e+00	1.494e+00	1.489e+00	1.472e+00	1.500e+00	1.447e+00	1.445e+00	1.442e+00
97	1.558e+00	1.485e+00	1.489e+00	1.488e+00	1.472e+00	1.502e+00	1.447e+00	1.447e+00	1.441e+00
98	1.562e+00	1.481e+00	1.482e+00	1.487e+00	1.471e+00	1.504e+00	1.446e+00	1.448e+00	1.440e+00
99	1.565e+00	1.476e+00	1.473e+00	1.485e+00	1.469e+00	1.505e+00	1.444e+00	1.449e+00	1.438e+00
100	1.567e+00	1.469e+00	1.463e+00	1.483e+00	1.466e+00	1.506e+00	1.442e+00	1.450e+00	1.435e+00
