## Supplementary Data: A zip file containing the simulation executable, the source code, R scripts, batch files, and simulation results. for "Age-related late-onset disease heritability patterns and implications for genome-wide association studies": CasesMultipleYoungOldCohortStatisticalPower.csv

age	X1	X2	X3	X4	X5	X6	X7	X8	X9
53	1.000e+00	1.000e+00	1.000e+00	1.000e+00	1.000e+00	1.000e+00	1.000e+00	1.000e+00	1.000e+00
54	9.986e-01	9.985e-01	9.985e-01	9.985e-01	9.985e-01	9.985e-01	9.985e-01	9.986e-01	9.985e-01
55	9.966e-01	9.965e-01	9.965e-01	9.965e-01	9.965e-01	9.965e-01	9.965e-01	9.966e-01	9.964e-01
56	9.941e-01	9.939e-01	9.940e-01	9.940e-01	9.939e-01	9.938e-01	9.940e-01	9.939e-01	9.938e-01
57	9.911e-01	9.908e-01	9.909e-01	9.909e-01	9.908e-01	9.907e-01	9.909e-01	9.909e-01	9.906e-01
58	9.875e-01	9.872e-01	9.873e-01	9.872e-01	9.871e-01	9.870e-01	9.872e-01	9.873e-01	9.868e-01
59	9.835e-01	9.830e-01	9.832e-01	9.831e-01	9.830e-01	9.828e-01	9.830e-01	9.830e-01	9.827e-01
60	9.788e-01	9.783e-01	9.785e-01	9.784e-01	9.783e-01	9.782e-01	9.784e-01	9.783e-01	9.779e-01
61	9.737e-01	9.732e-01	9.735e-01	9.733e-01	9.732e-01	9.731e-01	9.733e-01	9.731e-01	9.727e-01
62	9.683e-01	9.675e-01	9.679e-01	9.677e-01	9.675e-01	9.674e-01	9.676e-01	9.673e-01	9.671e-01
63	9.621e-01	9.614e-01	9.617e-01	9.615e-01	9.614e-01	9.614e-01	9.615e-01	9.611e-01	9.609e-01
64	9.556e-01	9.548e-01	9.552e-01	9.549e-01	9.548e-01	9.549e-01	9.549e-01	9.545e-01	9.542e-01
65	9.486e-01	9.476e-01	9.481e-01	9.478e-01	9.476e-01	9.478e-01	9.478e-01	9.472e-01	9.470e-01
66	9.409e-01	9.399e-01	9.406e-01	9.402e-01	9.399e-01	9.403e-01	9.401e-01	9.394e-01	9.393e-01
67	9.332e-01	9.321e-01	9.329e-01	9.323e-01	9.321e-01	9.326e-01	9.323e-01	9.316e-01	9.314e-01
68	9.251e-01	9.240e-01	9.249e-01	9.242e-01	9.239e-01	9.245e-01	9.240e-01	9.234e-01	9.232e-01
69	9.167e-01	9.155e-01	9.164e-01	9.158e-01	9.153e-01	9.160e-01	9.154e-01	9.148e-01	9.147e-01
70	9.083e-01	9.072e-01	9.080e-01	9.072e-01	9.067e-01	9.075e-01	9.069e-01	9.063e-01	9.061e-01
71	8.998e-01	8.987e-01	8.995e-01	8.987e-01	8.982e-01	8.988e-01	8.982e-01	8.976e-01	8.975e-01
72	8.910e-01	8.899e-01	8.906e-01	8.899e-01	8.893e-01	8.900e-01	8.893e-01	8.887e-01	8.885e-01
73	8.825e-01	8.813e-01	8.819e-01	8.813e-01	8.806e-01	8.813e-01	8.806e-01	8.800e-01	8.798e-01
74	8.741e-01	8.729e-01	8.732e-01	8.728e-01	8.720e-01	8.727e-01	8.719e-01	8.713e-01	8.712e-01
75	8.656e-01	8.644e-01	8.644e-01	8.642e-01	8.634e-01	8.639e-01	8.632e-01	8.626e-01	8.624e-01
76	8.573e-01	8.561e-01	8.558e-01	8.559e-01	8.549e-01	8.554e-01	8.547e-01	8.541e-01	8.539e-01
77	8.492e-01	8.479e-01	8.474e-01	8.478e-01	8.466e-01	8.471e-01	8.463e-01	8.457e-01	8.455e-01
78	8.413e-01	8.399e-01	8.390e-01	8.397e-01	8.384e-01	8.389e-01	8.381e-01	8.374e-01	8.373e-01
79	8.334e-01	8.320e-01	8.309e-01	8.318e-01	8.304e-01	8.309e-01	8.301e-01	8.294e-01	8.291e-01
80	8.258e-01	8.244e-01	8.231e-01	8.242e-01	8.225e-01	8.232e-01	8.222e-01	8.215e-01	8.213e-01
81	8.184e-01	8.169e-01	8.153e-01	8.167e-01	8.148e-01	8.156e-01	8.145e-01	8.138e-01	8.135e-01
82	8.112e-01	8.095e-01	8.078e-01	8.093e-01	8.073e-01	8.082e-01	8.070e-01	8.063e-01	8.060e-01
83	8.041e-01	8.024e-01	8.007e-01	8.023e-01	7.999e-01	8.010e-01	7.997e-01	7.989e-01	7.988e-01
84	7.972e-01	7.954e-01	7.937e-01	7.953e-01	7.928e-01	7.940e-01	7.925e-01	7.918e-01	7.917e-01
85	7.905e-01	7.886e-01	7.869e-01	7.885e-01	7.859e-01	7.872e-01	7.855e-01	7.848e-01	7.848e-01
86	7.839e-01	7.819e-01	7.804e-01	7.819e-01	7.793e-01	7.805e-01	7.788e-01	7.780e-01	7.782e-01
87	7.774e-01	7.753e-01	7.741e-01	7.754e-01	7.729e-01	7.741e-01	7.720e-01	7.713e-01	7.717e-01
88	7.710e-01	7.689e-01	7.679e-01	7.690e-01	7.666e-01	7.679e-01	7.656e-01	7.648e-01	7.652e-01
89	7.648e-01	7.625e-01	7.617e-01	7.629e-01	7.604e-01	7.618e-01	7.593e-01	7.583e-01	7.589e-01
90	7.586e-01	7.561e-01	7.557e-01	7.567e-01	7.544e-01	7.558e-01	7.532e-01	7.519e-01	7.528e-01
91	7.526e-01	7.499e-01	7.495e-01	7.508e-01	7.484e-01	7.501e-01	7.472e-01	7.457e-01	7.467e-01
92	7.467e-01	7.439e-01	7.431e-01	7.450e-01	7.425e-01	7.445e-01	7.415e-01	7.397e-01	7.406e-01
93	7.409e-01	7.380e-01	7.367e-01	7.393e-01	7.367e-01	7.391e-01	7.358e-01	7.338e-01	7.346e-01
94	7.351e-01	7.322e-01	7.302e-01	7.338e-01	7.310e-01	7.338e-01	7.304e-01	7.282e-01	7.286e-01
95	7.295e-01	7.266e-01	7.237e-01	7.282e-01	7.253e-01	7.286e-01	7.251e-01	7.226e-01	7.227e-01
96	7.239e-01	7.211e-01	7.171e-01	7.229e-01	7.197e-01	7.236e-01	7.198e-01	7.172e-01	7.169e-01
97	7.184e-01	7.157e-01	7.104e-01	7.176e-01	7.142e-01	7.188e-01	7.148e-01	7.120e-01	7.111e-01
98	7.130e-01	7.104e-01	7.037e-01	7.125e-01	7.087e-01	7.140e-01	7.099e-01	7.069e-01	7.053e-01
99	7.077e-01	7.052e-01	6.968e-01	7.075e-01	7.033e-01	7.094e-01	7.051e-01	7.019e-01	6.996e-01
100	7.024e-01	7.003e-01	6.900e-01	7.025e-01	6.979e-01	7.049e-01	7.005e-01	6.971e-01	6.939e-01
