## Supplementary Data: A zip file containing the simulation executable, the source code, R scripts, batch files, and simulation results. for "Age-related late-onset disease heritability patterns and implications for genome-wide association studies": CasesNeededCohortStatisticalPower.csv

age	X1	X2	X3	X4	X5	X6	X7	X8	X9
53	6.323e+05	1.574e+06	6.708e+06	7.401e+04	1.784e+05	7.375e+05	5.236e+04	1.234e+05	5.185e+05
54	6.446e+05	1.590e+06	6.769e+06	7.471e+04	1.801e+05	7.436e+05	5.284e+04	1.244e+05	5.216e+05
55	6.521e+05	1.603e+06	6.815e+06	7.568e+04	1.838e+05	7.615e+05	5.331e+04	1.258e+05	5.256e+05
56	6.640e+05	1.618e+06	6.923e+06	7.701e+04	1.853e+05	7.757e+05	5.395e+04	1.272e+05	5.360e+05
57	6.742e+05	1.630e+06	7.100e+06	7.797e+04	1.870e+05	7.891e+05	5.468e+04	1.289e+05	5.406e+05
58	6.827e+05	1.661e+06	7.203e+06	7.906e+04	1.895e+05	8.002e+05	5.541e+04	1.308e+05	5.491e+05
59	6.978e+05	1.698e+06	7.376e+06	8.025e+04	1.920e+05	8.142e+05	5.624e+04	1.330e+05	5.582e+05
60	7.100e+05	1.734e+06	7.499e+06	8.147e+04	1.951e+05	8.237e+05	5.713e+04	1.346e+05	5.638e+05
61	7.236e+05	1.762e+06	7.568e+06	8.287e+04	1.983e+05	8.388e+05	5.813e+04	1.366e+05	5.747e+05
62	7.341e+05	1.785e+06	7.671e+06	8.417e+04	2.021e+05	8.512e+05	5.894e+04	1.382e+05	5.818e+05
63	7.448e+05	1.813e+06	7.830e+06	8.548e+04	2.050e+05	8.669e+05	5.995e+04	1.403e+05	5.887e+05
64	7.561e+05	1.843e+06	7.974e+06	8.693e+04	2.084e+05	8.829e+05	6.089e+04	1.425e+05	5.964e+05
65	7.692e+05	1.863e+06	8.083e+06	8.813e+04	2.115e+05	8.955e+05	6.174e+04	1.444e+05	6.044e+05
66	7.808e+05	1.894e+06	8.164e+06	8.946e+04	2.146e+05	9.073e+05	6.260e+04	1.466e+05	6.126e+05
67	7.914e+05	1.922e+06	8.266e+06	9.071e+04	2.173e+05	9.206e+05	6.348e+04	1.486e+05	6.189e+05
68	8.025e+05	1.945e+06	8.408e+06	9.190e+04	2.202e+05	9.329e+05	6.423e+04	1.506e+05	6.273e+05
69	8.126e+05	1.972e+06	8.553e+06	9.305e+04	2.230e+05	9.452e+05	6.492e+04	1.523e+05	6.344e+05
70	8.220e+05	1.994e+06	8.641e+06	9.423e+04	2.254e+05	9.535e+05	6.562e+04	1.538e+05	6.422e+05
71	8.325e+05	2.019e+06	8.716e+06	9.525e+04	2.278e+05	9.640e+05	6.628e+04	1.555e+05	6.502e+05
72	8.415e+05	2.041e+06	8.782e+06	9.617e+04	2.299e+05	9.729e+05	6.693e+04	1.569e+05	6.574e+05
73	8.513e+05	2.064e+06	8.856e+06	9.712e+04	2.320e+05	9.831e+05	6.753e+04	1.583e+05	6.629e+05
74	8.612e+05	2.081e+06	8.927e+06	9.796e+04	2.344e+05	9.909e+05	6.810e+04	1.595e+05	6.687e+05
75	8.689e+05	2.102e+06	8.977e+06	9.884e+04	2.366e+05	9.981e+05	6.862e+04	1.610e+05	6.762e+05
76	8.760e+05	2.117e+06	9.033e+06	9.971e+04	2.384e+05	1.005e+06	6.914e+04	1.621e+05	6.826e+05
77	8.858e+05	2.132e+06	9.059e+06	1.005e+05	2.399e+05	1.015e+06	6.959e+04	1.633e+05	6.859e+05
78	8.921e+05	2.144e+06	9.117e+06	1.013e+05	2.415e+05	1.022e+06	7.006e+04	1.644e+05	6.912e+05
79	8.989e+05	2.160e+06	9.162e+06	1.021e+05	2.431e+05	1.027e+06	7.053e+04	1.655e+05	6.950e+05
80	9.070e+05	2.179e+06	9.252e+06	1.029e+05	2.446e+05	1.033e+06	7.096e+04	1.666e+05	6.987e+05
81	9.130e+05	2.189e+06	9.314e+06	1.035e+05	2.463e+05	1.041e+06	7.138e+04	1.677e+05	7.026e+05
82	9.195e+05	2.206e+06	9.396e+06	1.042e+05	2.478e+05	1.050e+06	7.180e+04	1.687e+05	7.055e+05
83	9.246e+05	2.224e+06	9.489e+06	1.048e+05	2.495e+05	1.057e+06	7.223e+04	1.694e+05	7.097e+05
84	9.305e+05	2.237e+06	9.553e+06	1.055e+05	2.508e+05	1.063e+06	7.265e+04	1.704e+05	7.150e+05
85	9.376e+05	2.252e+06	9.547e+06	1.062e+05	2.522e+05	1.070e+06	7.300e+04	1.711e+05	7.189e+05
86	9.429e+05	2.264e+06	9.627e+06	1.066e+05	2.536e+05	1.072e+06	7.333e+04	1.719e+05	7.230e+05
87	9.450e+05	2.278e+06	9.728e+06	1.072e+05	2.548e+05	1.073e+06	7.369e+04	1.728e+05	7.283e+05
88	9.524e+05	2.290e+06	9.775e+06	1.077e+05	2.561e+05	1.076e+06	7.401e+04	1.736e+05	7.310e+05
89	9.583e+05	2.306e+06	9.742e+06	1.082e+05	2.575e+05	1.079e+06	7.427e+04	1.743e+05	7.326e+05
90	9.629e+05	2.314e+06	9.906e+06	1.087e+05	2.590e+05	1.082e+06	7.449e+04	1.748e+05	7.340e+05
91	9.680e+05	2.312e+06	9.944e+06	1.090e+05	2.602e+05	1.085e+06	7.472e+04	1.753e+05	7.363e+05
92	9.683e+05	2.319e+06	1.003e+07	1.093e+05	2.614e+05	1.092e+06	7.504e+04	1.759e+05	7.392e+05
93	9.697e+05	2.328e+06	1.003e+07	1.094e+05	2.619e+05	1.098e+06	7.505e+04	1.765e+05	7.412e+05
94	9.720e+05	2.333e+06	9.996e+06	1.095e+05	2.620e+05	1.098e+06	7.514e+04	1.768e+05	7.404e+05
95	9.760e+05	2.320e+06	9.971e+06	1.095e+05	2.615e+05	1.104e+06	7.528e+04	1.768e+05	7.431e+05
96	9.786e+05	2.327e+06	9.887e+06	1.096e+05	2.612e+05	1.111e+06	7.521e+04	1.770e+05	7.442e+05
97	9.879e+05	2.317e+06	9.891e+06	1.096e+05	2.612e+05	1.108e+06	7.531e+04	1.774e+05	7.415e+05
98	9.883e+05	2.310e+06	9.956e+06	1.097e+05	2.609e+05	1.110e+06	7.525e+04	1.773e+05	7.459e+05
99	9.906e+05	2.291e+06	9.766e+06	1.094e+05	2.613e+05	1.097e+06	7.503e+04	1.781e+05	7.444e+05
100	9.854e+05	2.294e+06	9.630e+06	1.090e+05	2.613e+05	1.107e+06	7.488e+04	1.782e+05	7.329e+05
