## Supplementary Data: A zip file containing the simulation executable, the source code, R scripts, batch files, and simulation results. for "Age-related late-onset disease heritability patterns and implications for genome-wide association studies": CasesNeededCumulativeStatisticalPower.csv

age	X1	X2	X3	X4	X5	X6	X7	X8	X9
53	6.244e+05	1.492e+06	6.749e+06	7.270e+04	1.714e+05	7.546e+05	5.143e+04	1.193e+05	4.905e+05
54	6.260e+05	1.504e+06	6.726e+06	7.315e+04	1.722e+05	7.608e+05	5.175e+04	1.200e+05	5.010e+05
55	6.301e+05	1.533e+06	6.822e+06	7.374e+04	1.738e+05	7.656e+05	5.224e+04	1.209e+05	5.045e+05
56	6.367e+05	1.532e+06	6.763e+06	7.463e+04	1.751e+05	7.711e+05	5.275e+04	1.227e+05	5.087e+05
57	6.467e+05	1.547e+06	7.032e+06	7.533e+04	1.783e+05	7.816e+05	5.321e+04	1.242e+05	5.158e+05
58	6.562e+05	1.580e+06	7.051e+06	7.627e+04	1.812e+05	7.882e+05	5.387e+04	1.257e+05	5.229e+05
59	6.661e+05	1.612e+06	7.171e+06	7.728e+04	1.845e+05	7.982e+05	5.450e+04	1.276e+05	5.332e+05
60	6.768e+05	1.636e+06	7.278e+06	7.847e+04	1.875e+05	8.103e+05	5.539e+04	1.296e+05	5.414e+05
61	6.886e+05	1.665e+06	7.324e+06	7.954e+04	1.904e+05	8.235e+05	5.617e+04	1.314e+05	5.507e+05
62	6.991e+05	1.685e+06	7.445e+06	8.105e+04	1.939e+05	8.349e+05	5.706e+04	1.337e+05	5.585e+05
63	7.137e+05	1.721e+06	7.562e+06	8.244e+04	1.975e+05	8.445e+05	5.799e+04	1.360e+05	5.674e+05
64	7.291e+05	1.755e+06	7.626e+06	8.394e+04	2.007e+05	8.565e+05	5.897e+04	1.382e+05	5.781e+05
65	7.430e+05	1.785e+06	7.762e+06	8.537e+04	2.043e+05	8.669e+05	5.988e+04	1.404e+05	5.870e+05
66	7.565e+05	1.813e+06	7.889e+06	8.682e+04	2.078e+05	8.832e+05	6.083e+04	1.425e+05	5.981e+05
67	7.703e+05	1.844e+06	7.976e+06	8.822e+04	2.110e+05	8.974e+05	6.173e+04	1.446e+05	6.073e+05
68	7.827e+05	1.880e+06	8.154e+06	8.954e+04	2.140e+05	9.105e+05	6.264e+04	1.468e+05	6.171e+05
69	7.942e+05	1.911e+06	8.238e+06	9.086e+04	2.169e+05	9.236e+05	6.345e+04	1.488e+05	6.252e+05
70	8.061e+05	1.942e+06	8.337e+06	9.212e+04	2.198e+05	9.365e+05	6.425e+04	1.509e+05	6.340e+05
71	8.169e+05	1.968e+06	8.456e+06	9.336e+04	2.225e+05	9.465e+05	6.503e+04	1.527e+05	6.418e+05
72	8.276e+05	1.996e+06	8.550e+06	9.449e+04	2.250e+05	9.554e+05	6.576e+04	1.543e+05	6.486e+05
73	8.384e+05	2.021e+06	8.652e+06	9.556e+04	2.274e+05	9.621e+05	6.645e+04	1.558e+05	6.546e+05
74	8.470e+05	2.044e+06	8.724e+06	9.656e+04	2.298e+05	9.730e+05	6.710e+04	1.575e+05	6.608e+05
75	8.562e+05	2.064e+06	8.808e+06	9.752e+04	2.320e+05	9.820e+05	6.769e+04	1.589e+05	6.677e+05
76	8.652e+05	2.084e+06	8.889e+06	9.839e+04	2.341e+05	9.916e+05	6.825e+04	1.602e+05	6.731e+05
77	8.736e+05	2.101e+06	8.982e+06	9.922e+04	2.361e+05	1.002e+06	6.881e+04	1.614e+05	6.771e+05
78	8.814e+05	2.116e+06	9.057e+06	1.000e+05	2.380e+05	1.009e+06	6.930e+04	1.626e+05	6.816e+05
79	8.886e+05	2.134e+06	9.126e+06	1.008e+05	2.397e+05	1.016e+06	6.975e+04	1.636e+05	6.847e+05
80	8.954e+05	2.148e+06	9.180e+06	1.016e+05	2.413e+05	1.022e+06	7.018e+04	1.647e+05	6.889e+05
81	9.023e+05	2.164e+06	9.229e+06	1.022e+05	2.427e+05	1.029e+06	7.058e+04	1.657e+05	6.924e+05
82	9.086e+05	2.180e+06	9.299e+06	1.029e+05	2.441e+05	1.035e+06	7.096e+04	1.667e+05	6.968e+05
83	9.142e+05	2.194e+06	9.350e+06	1.035e+05	2.456e+05	1.041e+06	7.132e+04	1.675e+05	6.996e+05
84	9.200e+05	2.208e+06	9.389e+06	1.041e+05	2.469e+05	1.047e+06	7.166e+04	1.684e+05	7.029e+05
85	9.252e+05	2.220e+06	9.455e+06	1.046e+05	2.482e+05	1.051e+06	7.200e+04	1.691e+05	7.055e+05
86	9.304e+05	2.233e+06	9.505e+06	1.052e+05	2.493e+05	1.057e+06	7.232e+04	1.698e+05	7.092e+05
87	9.352e+05	2.242e+06	9.551e+06	1.057e+05	2.506e+05	1.062e+06	7.260e+04	1.705e+05	7.117e+05
88	9.396e+05	2.253e+06	9.592e+06	1.061e+05	2.517e+05	1.067e+06	7.288e+04	1.712e+05	7.147e+05
89	9.444e+05	2.264e+06	9.624e+06	1.066e+05	2.528e+05	1.071e+06	7.315e+04	1.718e+05	7.178e+05
90	9.485e+05	2.274e+06	9.679e+06	1.070e+05	2.536e+05	1.074e+06	7.338e+04	1.724e+05	7.204e+05
91	9.526e+05	2.284e+06	9.706e+06	1.074e+05	2.545e+05	1.078e+06	7.362e+04	1.730e+05	7.230e+05
92	9.564e+05	2.293e+06	9.742e+06	1.078e+05	2.553e+05	1.081e+06	7.382e+04	1.735e+05	7.254e+05
93	9.604e+05	2.299e+06	9.761e+06	1.082e+05	2.562e+05	1.084e+06	7.402e+04	1.740e+05	7.272e+05
94	9.632e+05	2.306e+06	9.786e+06	1.085e+05	2.570e+05	1.087e+06	7.421e+04	1.744e+05	7.289e+05
95	9.666e+05	2.314e+06	9.826e+06	1.088e+05	2.577e+05	1.089e+06	7.440e+04	1.748e+05	7.304e+05
96	9.693e+05	2.322e+06	9.872e+06	1.091e+05	2.584e+05	1.092e+06	7.457e+04	1.752e+05	7.320e+05
97	9.725e+05	2.329e+06	9.895e+06	1.094e+05	2.590e+05	1.095e+06	7.472e+04	1.756e+05	7.331e+05
98	9.755e+05	2.335e+06	9.917e+06	1.097e+05	2.595e+05	1.097e+06	7.486e+04	1.759e+05	7.345e+05
99	9.782e+05	2.341e+06	9.935e+06	1.099e+05	2.601e+05	1.098e+06	7.499e+04	1.763e+05	7.358e+05
100	9.809e+05	2.348e+06	9.959e+06	1.102e+05	2.606e+05	1.100e+06	7.511e+04	1.766e+05	7.370e+05
