## Supplementary Data: A zip file containing the simulation executable, the source code, R scripts, batch files, and simulation results. for "Age-related late-onset disease heritability patterns and implications for genome-wide association studies": CasesNeededStatisticalPower.csv

age	X1	X2	X3	X4	X5	X6	X7	X8	X9
53	6.348e+05	1.559e+06	6.708e+06	7.424e+04	1.803e+05	7.710e+05	5.281e+04	1.215e+05	4.812e+05
54	6.332e+05	1.545e+06	6.683e+06	7.481e+04	1.754e+05	7.829e+05	5.295e+04	1.224e+05	5.361e+05
55	6.467e+05	1.641e+06	7.179e+06	7.606e+04	1.799e+05	7.853e+05	5.410e+04	1.247e+05	5.189e+05
56	6.642e+05	1.536e+06	6.619e+06	7.827e+04	1.809e+05	7.953e+05	5.491e+04	1.297e+05	5.266e+05
57	6.897e+05	1.617e+06	8.187e+06	7.856e+04	1.918e+05	8.277e+05	5.536e+04	1.310e+05	5.468e+05
58	7.015e+05	1.732e+06	7.204e+06	8.081e+04	1.950e+05	8.230e+05	5.709e+04	1.332e+05	5.566e+05
59	7.176e+05	1.774e+06	7.781e+06	8.263e+04	2.012e+05	8.517e+05	5.790e+04	1.370e+05	5.850e+05
60	7.367e+05	1.774e+06	7.892e+06	8.520e+04	2.041e+05	8.792e+05	6.039e+04	1.411e+05	5.884e+05
61	7.613e+05	1.843e+06	7.700e+06	8.648e+04	2.087e+05	9.054e+05	6.117e+04	1.432e+05	6.075e+05
62	7.726e+05	1.833e+06	8.282e+06	9.110e+04	2.175e+05	9.162e+05	6.325e+04	1.488e+05	6.139e+05
63	8.205e+05	1.982e+06	8.471e+06	9.308e+04	2.246e+05	9.257e+05	6.512e+04	1.534e+05	6.365e+05
64	8.539e+05	2.033e+06	8.323e+06	9.645e+04	2.284e+05	9.644e+05	6.730e+04	1.576e+05	6.671e+05
65	8.720e+05	2.075e+06	9.046e+06	9.902e+04	2.380e+05	9.769e+05	6.890e+04	1.612e+05	6.746e+05
66	8.994e+05	2.119e+06	9.268e+06	1.025e+05	2.452e+05	1.054e+06	7.122e+04	1.659e+05	7.143e+05
67	9.344e+05	2.223e+06	9.203e+06	1.054e+05	2.515e+05	1.072e+06	7.305e+04	1.718e+05	7.221e+05
68	9.535e+05	2.350e+06	1.041e+07	1.082e+05	2.566e+05	1.097e+06	7.562e+04	1.772e+05	7.525e+05
69	9.793e+05	2.388e+06	9.806e+06	1.120e+05	2.646e+05	1.135e+06	7.707e+04	1.824e+05	7.619e+05
70	1.019e+06	2.479e+06	1.025e+07	1.153e+05	2.741e+05	1.173e+06	7.949e+04	1.885e+05	7.932e+05
71	1.040e+06	2.508e+06	1.088e+07	1.190e+05	2.808e+05	1.175e+06	8.195e+04	1.920e+05	8.100e+05
72	1.077e+06	2.630e+06	1.090e+07	1.217e+05	2.874e+05	1.197e+06	8.380e+04	1.955e+05	8.214e+05
73	1.118e+06	2.677e+06	1.139e+07	1.250e+05	2.954e+05	1.200e+06	8.626e+04	2.010e+05	8.379e+05
74	1.121e+06	2.747e+06	1.128e+07	1.282e+05	3.041e+05	1.303e+06	8.815e+04	2.094e+05	8.648e+05
75	1.170e+06	2.772e+06	1.185e+07	1.315e+05	3.126e+05	1.314e+06	9.014e+04	2.112e+05	9.066e+05
76	1.208e+06	2.871e+06	1.216e+07	1.343e+05	3.187e+05	1.369e+06	9.220e+04	2.164e+05	9.086e+05
77	1.234e+06	2.901e+06	1.283e+07	1.374e+05	3.282e+05	1.429e+06	9.495e+04	2.208e+05	9.023e+05
78	1.260e+06	2.955e+06	1.285e+07	1.413e+05	3.349e+05	1.400e+06	9.643e+04	2.259e+05	9.399e+05
79	1.288e+06	3.108e+06	1.308e+07	1.452e+05	3.419e+05	1.446e+06	9.798e+04	2.299e+05	9.344e+05
80	1.314e+06	3.092e+06	1.304e+07	1.484e+05	3.482e+05	1.459e+06	1.002e+05	2.369e+05	9.822e+05
81	1.359e+06	3.226e+06	1.331e+07	1.507e+05	3.522e+05	1.510e+06	1.027e+05	2.422e+05	9.930e+05
82	1.386e+06	3.361e+06	1.432e+07	1.554e+05	3.621e+05	1.534e+06	1.041e+05	2.487e+05	1.044e+06
83	1.393e+06	3.355e+06	1.407e+07	1.568e+05	3.762e+05	1.579e+06	1.065e+05	2.500e+05	1.020e+06
84	1.448e+06	3.494e+06	1.408e+07	1.608e+05	3.770e+05	1.627e+06	1.089e+05	2.559e+05	1.063e+06
85	1.466e+06	3.474e+06	1.542e+07	1.640e+05	3.881e+05	1.602e+06	1.113e+05	2.607e+05	1.071e+06
86	1.502e+06	3.647e+06	1.526e+07	1.678e+05	3.942e+05	1.684e+06	1.131e+05	2.635e+05	1.127e+06
87	1.528e+06	3.556e+06	1.545e+07	1.703e+05	4.064e+05	1.735e+06	1.147e+05	2.711e+05	1.115e+06
88	1.543e+06	3.731e+06	1.559e+07	1.743e+05	4.110e+05	1.756e+06	1.172e+05	2.744e+05	1.166e+06
89	1.608e+06	3.816e+06	1.559e+07	1.762e+05	4.214e+05	1.744e+06	1.194e+05	2.815e+05	1.195e+06
90	1.612e+06	3.877e+06	1.711e+07	1.816e+05	4.195e+05	1.775e+06	1.207e+05	2.870e+05	1.195e+06
91	1.661e+06	4.006e+06	1.609e+07	1.813e+05	4.295e+05	1.803e+06	1.232e+05	2.910e+05	1.227e+06
92	1.674e+06	3.972e+06	1.693e+07	1.885e+05	4.387e+05	1.836e+06	1.245e+05	2.956e+05	1.247e+06
93	1.728e+06	3.955e+06	1.630e+07	1.889e+05	4.505e+05	1.862e+06	1.270e+05	2.990e+05	1.239e+06
94	1.701e+06	4.091e+06	1.709e+07	1.902e+05	4.536e+05	1.880e+06	1.284e+05	2.995e+05	1.254e+06
95	1.775e+06	4.250e+06	1.834e+07	1.965e+05	4.588e+05	1.899e+06	1.320e+05	3.048e+05	1.272e+06
96	1.761e+06	4.311e+06	1.939e+07	1.996e+05	4.669e+05	1.994e+06	1.332e+05	3.136e+05	1.299e+06
97	1.849e+06	4.336e+06	1.802e+07	2.018e+05	4.751e+05	2.013e+06	1.349e+05	3.193e+05	1.296e+06
98	1.861e+06	4.380e+06	1.840e+07	2.044e+05	4.726e+05	2.012e+06	1.362e+05	3.214e+05	1.342e+06
99	1.886e+06	4.511e+06	1.836e+07	2.088e+05	4.927e+05	1.983e+06	1.391e+05	3.277e+05	1.362e+06
100	1.939e+06	4.616e+06	1.934e+07	2.116e+05	4.971e+05	2.061e+06	1.403e+05	3.335e+05	1.378e+06
