## Supplementary Data: A zip file containing the simulation executable, the source code, R scripts, batch files, and simulation results. for "Age-related late-onset disease heritability patterns and implications for genome-wide association studies": CasesNeededYoungOldCohortStatisticalPower.csv

age	X1	X2	X3	X4	X5	X6	X7	X8	X9
53	6.311e+05	1.560e+06	6.643e+06	7.363e+04	1.778e+05	7.348e+05	5.199e+04	1.227e+05	5.150e+05
54	6.302e+05	1.557e+06	6.633e+06	7.352e+04	1.775e+05	7.337e+05	5.191e+04	1.225e+05	5.142e+05
55	6.290e+05	1.554e+06	6.619e+06	7.338e+04	1.772e+05	7.322e+05	5.181e+04	1.223e+05	5.131e+05
56	6.274e+05	1.550e+06	6.602e+06	7.319e+04	1.767e+05	7.302e+05	5.167e+04	1.220e+05	5.118e+05
57	6.255e+05	1.545e+06	6.582e+06	7.296e+04	1.762e+05	7.280e+05	5.151e+04	1.216e+05	5.102e+05
58	6.232e+05	1.540e+06	6.558e+06	7.269e+04	1.755e+05	7.252e+05	5.132e+04	1.211e+05	5.082e+05
59	6.207e+05	1.533e+06	6.531e+06	7.239e+04	1.748e+05	7.222e+05	5.111e+04	1.206e+05	5.061e+05
60	6.178e+05	1.526e+06	6.500e+06	7.205e+04	1.739e+05	7.188e+05	5.087e+04	1.200e+05	5.037e+05
61	6.146e+05	1.518e+06	6.467e+06	7.166e+04	1.730e+05	7.150e+05	5.060e+04	1.194e+05	5.010e+05
62	6.111e+05	1.509e+06	6.429e+06	7.125e+04	1.720e+05	7.109e+05	5.030e+04	1.187e+05	4.980e+05
63	6.072e+05	1.499e+06	6.388e+06	7.080e+04	1.709e+05	7.064e+05	4.998e+04	1.179e+05	4.949e+05
64	6.031e+05	1.489e+06	6.345e+06	7.032e+04	1.697e+05	7.017e+05	4.964e+04	1.171e+05	4.914e+05
65	5.987e+05	1.478e+06	6.298e+06	6.979e+04	1.685e+05	6.965e+05	4.927e+04	1.162e+05	4.877e+05
66	5.938e+05	1.466e+06	6.248e+06	6.923e+04	1.671e+05	6.909e+05	4.887e+04	1.153e+05	4.838e+05
67	5.890e+05	1.454e+06	6.197e+06	6.865e+04	1.657e+05	6.853e+05	4.847e+04	1.143e+05	4.797e+05
68	5.839e+05	1.441e+06	6.143e+06	6.805e+04	1.643e+05	6.793e+05	4.804e+04	1.133e+05	4.755e+05
69	5.785e+05	1.428e+06	6.088e+06	6.743e+04	1.627e+05	6.731e+05	4.759e+04	1.123e+05	4.711e+05
70	5.733e+05	1.415e+06	6.031e+06	6.680e+04	1.612e+05	6.668e+05	4.715e+04	1.112e+05	4.666e+05
71	5.679e+05	1.402e+06	5.975e+06	6.617e+04	1.597e+05	6.605e+05	4.670e+04	1.101e+05	4.622e+05
72	5.624e+05	1.388e+06	5.916e+06	6.553e+04	1.581e+05	6.540e+05	4.623e+04	1.091e+05	4.576e+05
73	5.570e+05	1.375e+06	5.858e+06	6.490e+04	1.566e+05	6.476e+05	4.578e+04	1.080e+05	4.531e+05
74	5.517e+05	1.362e+06	5.800e+06	6.427e+04	1.550e+05	6.412e+05	4.533e+04	1.069e+05	4.487e+05
75	5.463e+05	1.348e+06	5.742e+06	6.364e+04	1.535e+05	6.348e+05	4.487e+04	1.059e+05	4.441e+05
76	5.411e+05	1.335e+06	5.685e+06	6.303e+04	1.520e+05	6.285e+05	4.443e+04	1.048e+05	4.398e+05
77	5.360e+05	1.323e+06	5.629e+06	6.243e+04	1.505e+05	6.224e+05	4.400e+04	1.038e+05	4.355e+05
78	5.309e+05	1.310e+06	5.573e+06	6.183e+04	1.491e+05	6.164e+05	4.357e+04	1.028e+05	4.312e+05
79	5.260e+05	1.298e+06	5.519e+06	6.125e+04	1.476e+05	6.105e+05	4.315e+04	1.018e+05	4.270e+05
80	5.212e+05	1.286e+06	5.467e+06	6.069e+04	1.462e+05	6.049e+05	4.274e+04	1.008e+05	4.230e+05
81	5.165e+05	1.274e+06	5.416e+06	6.013e+04	1.449e+05	5.993e+05	4.235e+04	9.986e+04	4.190e+05
82	5.120e+05	1.263e+06	5.366e+06	5.959e+04	1.435e+05	5.939e+05	4.196e+04	9.894e+04	4.151e+05
83	5.075e+05	1.251e+06	5.318e+06	5.907e+04	1.422e+05	5.886e+05	4.158e+04	9.804e+04	4.114e+05
84	5.031e+05	1.241e+06	5.272e+06	5.856e+04	1.410e+05	5.834e+05	4.120e+04	9.717e+04	4.078e+05
85	4.989e+05	1.230e+06	5.227e+06	5.806e+04	1.397e+05	5.784e+05	4.084e+04	9.631e+04	4.042e+05
86	4.947e+05	1.219e+06	5.184e+06	5.757e+04	1.386e+05	5.735e+05	4.049e+04	9.547e+04	4.008e+05
87	4.906e+05	1.209e+06	5.142e+06	5.709e+04	1.374e+05	5.688e+05	4.014e+04	9.465e+04	3.974e+05
88	4.866e+05	1.199e+06	5.100e+06	5.663e+04	1.363e+05	5.642e+05	3.980e+04	9.385e+04	3.941e+05
89	4.827e+05	1.189e+06	5.060e+06	5.617e+04	1.352e+05	5.598e+05	3.948e+04	9.305e+04	3.909e+05
90	4.788e+05	1.179e+06	5.020e+06	5.572e+04	1.341e+05	5.554e+05	3.916e+04	9.226e+04	3.877e+05
91	4.750e+05	1.170e+06	4.979e+06	5.529e+04	1.331e+05	5.512e+05	3.885e+04	9.151e+04	3.845e+05
92	4.713e+05	1.160e+06	4.936e+06	5.486e+04	1.320e+05	5.471e+05	3.855e+04	9.077e+04	3.814e+05
93	4.676e+05	1.151e+06	4.894e+06	5.444e+04	1.310e+05	5.431e+05	3.825e+04	9.005e+04	3.783e+05
94	4.640e+05	1.142e+06	4.851e+06	5.403e+04	1.300e+05	5.392e+05	3.797e+04	8.935e+04	3.752e+05
95	4.604e+05	1.133e+06	4.807e+06	5.362e+04	1.289e+05	5.354e+05	3.769e+04	8.867e+04	3.722e+05
96	4.569e+05	1.125e+06	4.764e+06	5.323e+04	1.280e+05	5.317e+05	3.742e+04	8.802e+04	3.692e+05
97	4.534e+05	1.116e+06	4.719e+06	5.284e+04	1.270e+05	5.282e+05	3.716e+04	8.737e+04	3.662e+05
98	4.500e+05	1.108e+06	4.674e+06	5.247e+04	1.260e+05	5.246e+05	3.691e+04	8.674e+04	3.632e+05
99	4.466e+05	1.100e+06	4.629e+06	5.209e+04	1.250e+05	5.213e+05	3.666e+04	8.613e+04	3.603e+05
100	4.433e+05	1.092e+06	4.583e+06	5.173e+04	1.241e+05	5.180e+05	3.642e+04	8.554e+04	3.574e+05
