## Supplementary Data: A zip file containing the simulation executable, the source code, R scripts, batch files, and simulation results. for "Age-related late-onset disease heritability patterns and implications for genome-wide association studies": CohortHeritabilityAnalysis.csv

Age	PopMean	PopVar	PopSD	CaseMean	CaseVar	CaseSD	CumulativeCaseMean	CumulativeCaseVar	CumulativeCaseSD	Heritability	MeanOR	CaseOR	nControls	nCases	CumIncidence	nIncidence	nLifetimeIncidence	nAbsoluteIncidence
53	-0.0068318	2.3499	1.5329	2.3235	2.2896	1.5131	0	0	0	0.41667	0.99319	10.211	1817552750	5345969	0	0	0	0
54	-0.008809	2.3456	1.5315	2.3088	2.2672	1.5057	0	0	0	0.41622	0.99123	10.063	1803400013	6883668	0	0	0	0
55	-0.011222	2.3404	1.5298	2.2923	2.243	1.4977	0	0	0	0.41568	0.98884	9.8976	1787931373	8755010	0	0	0	0
56	-0.014127	2.3342	1.5278	2.2745	2.2168	1.4889	0	0	0	0.41504	0.98597	9.7227	1771069769	11005481	0	0	0	0
57	-0.017595	2.327	1.5255	2.2548	2.1904	1.48	0	0	0	0.41429	0.98256	9.5331	1752748685	13679197	0	0	0	0
58	-0.02167	2.3187	1.5227	2.2337	2.1639	1.471	0	0	0	0.41342	0.97856	9.3348	1732885639	16813252	0	0	0	0
59	-0.0264	2.3093	1.5196	2.2117	2.1368	1.4618	0	0	0	0.41243	0.97395	9.131	1711445141	20438231	0	0	0	0
60	-0.031845	2.2986	1.5161	2.1889	2.1097	1.4525	0	0	0	0.41131	0.96866	8.9257	1688385330	24573103	0	0	0	0
61	-0.038023	2.2868	1.5122	2.1655	2.0833	1.4434	0	0	0	0.41006	0.96269	8.7186	1663683350	29223994	0	0	0	0
62	-0.044951	2.2738	1.5079	2.1415	2.0572	1.4343	0	0	0	0.40869	0.95604	8.5118	1637324396	34378895	0	0	0	0
63	-0.052624	2.2597	1.5032	2.1172	2.0318	1.4254	0	0	0	0.40719	0.94874	8.3081	1609294180	40007078	0	0	0	0
64	-0.061026	2.2447	1.4982	2.0928	2.0069	1.4167	0	0	0	0.40558	0.9408	8.1076	1579568002	46061725	0	0	0	0
65	-0.070104	2.2287	1.4929	2.0682	1.983	1.4082	0	0	0	0.40386	0.9323	7.9103	1548149960	52475233	0	0	0	0
66	-0.079823	2.212	1.4873	2.0438	1.96	1.4	0	0	0	0.40204	0.92328	7.7199	1515021783	59165684	0	0	0	0
67	-0.090113	2.1946	1.4814	2.0196	1.9378	1.3921	0	0	0	0.40015	0.91383	7.535	1480164845	66037604	0	0	0	0
68	-0.10091	2.1768	1.4754	1.9958	1.9164	1.3843	0	0	0	0.39819	0.90401	7.3578	1443590779	72984222	0	0	0	0
69	-0.11214	2.1586	1.4692	1.9722	1.896	1.377	0	0	0	0.39618	0.89392	7.1865	1405303878	79890412	0	0	0	0
70	-0.12371	2.1401	1.4629	1.949	1.8767	1.3699	0	0	0	0.39413	0.88363	7.0215	1365313997	86647003	0	0	0	0
71	-0.13557	2.1217	1.4566	1.9261	1.8584	1.3632	0	0	0	0.39206	0.87322	6.863	1323607576	93137080	0	0	0	0
72	-0.14764	2.1032	1.4502	1.9038	1.841	1.3568	0	0	0	0.38998	0.86274	6.7111	1280186224	99245560	0	0	0	0
73	-0.15985	2.0849	1.4439	1.8819	1.8242	1.3506	0	0	0	0.38791	0.85227	6.5658	1235056025	104861968	0	0	0	0
74	-0.17216	2.0668	1.4376	1.8605	1.8085	1.3448	0	0	0	0.38584	0.84184	6.4268	1188235600	109891822	0	0	0	0
75	-0.18453	2.0489	1.4314	1.8396	1.7935	1.3392	0	0	0	0.38378	0.83149	6.2943	1139753021	114238603	0	0	0	0
76	-0.19691	2.0314	1.4253	1.8192	1.7793	1.3339	0	0	0	0.38175	0.82127	6.1667	1089677125	117820086	0	0	0	0
77	-0.20924	2.0142	1.4192	1.7991	1.7658	1.3288	0	0	0	0.37975	0.8112	6.0441	1038054525	120559432	0	0	0	0
78	-0.22151	1.9975	1.4133	1.7795	1.7529	1.324	0	0	0	0.37778	0.80131	5.9266	984974747	122393326	0	0	0	0
79	-0.23369	1.9811	1.4075	1.7602	1.7406	1.3193	0	0	0	0.37585	0.79161	5.8136	930547412	123273642	0	0	0	0
80	-0.24576	1.9651	1.4018	1.7413	1.729	1.3149	0	0	0	0.37395	0.78211	5.7049	874932059	123158025	0	0	0	0
81	-0.25769	1.9495	1.3963	1.7228	1.7178	1.3106	0	0	0	0.37209	0.77283	5.6004	818313819	122018284	0	0	0	0
82	-0.26952	1.9344	1.3908	1.7047	1.707	1.3065	0	0	0	0.37027	0.76375	5.4997	760971821	119857872	0	0	0	0
83	-0.28122	1.9197	1.3855	1.6869	1.6965	1.3025	0	0	0	0.36849	0.75486	5.4029	703188477	116688695	0	0	0	0
84	-0.29279	1.9054	1.3803	1.6695	1.6864	1.2986	0	0	0	0.36675	0.74618	5.3095	645329510	112547716	0	0	0	0
85	-0.30418	1.8914	1.3753	1.6524	1.6768	1.2949	0	0	0	0.36505	0.73772	5.2195	587782079	107506141	0	0	0	0
86	-0.31544	1.8778	1.3703	1.6358	1.6674	1.2913	0	0	0	0.36338	0.72947	5.1335	531008450	101645105	0	0	0	0
87	-0.32652	1.8646	1.3655	1.6195	1.6583	1.2877	0	0	0	0.36175	0.72143	5.0505	475507337	95080286	0	0	0	0
88	-0.33747	1.8517	1.3608	1.6037	1.6495	1.2843	0	0	0	0.36015	0.71357	4.9712	421785043	87946553	0	0	0	0
89	-0.34826	1.8392	1.3562	1.5884	1.641	1.281	0	0	0	0.35858	0.70592	4.8957	370361374	80397031	0	0	0	0
90	-0.35892	1.8269	1.3516	1.5735	1.6327	1.2778	0	0	0	0.35705	0.69843	4.8236	321684217	72603897	0	0	0	0
91	-0.36953	1.8151	1.3473	1.5594	1.6246	1.2746	0	0	0	0.35555	0.69106	4.7562	276226326	64728254	0	0	0	0
92	-0.37997	1.8035	1.3429	1.5458	1.6172	1.2717	0	0	0	0.35409	0.68388	4.6918	234330611	56944084	0	0	0	0
93	-0.39039	1.7921	1.3387	1.533	1.61	1.2688	0	0	0	0.35264	0.67679	4.6321	196291186	49413658	0	0	0	0
94	-0.40071	1.7809	1.3345	1.5207	1.6034	1.2663	0	0	0	0.35121	0.66985	4.5753	162291761	42278514	0	0	0	0
95	-0.41095	1.77	1.3304	1.5091	1.5974	1.2639	0	0	0	0.34981	0.66302	4.5226	132384731	35662873	0	0	0	0
96	-0.42121	1.7591	1.3263	1.4984	1.5922	1.2618	0	0	0	0.34841	0.65625	4.4747	106514766	29649781	0	0	0	0
97	-0.43132	1.7483	1.3222	1.4883	1.5877	1.26	0	0	0	0.34702	0.64965	4.4297	84506391	24293444	0	0	0	0
98	-0.4413	1.7378	1.3183	1.4791	1.584	1.2586	0	0	0	0.34565	0.6432	4.3892	66111363	19616596	0	0	0	0
99	-0.45141	1.7275	1.3143	1.4707	1.581	1.2574	0	0	0	0.3443	0.63673	4.3524	51001371	15611497	0	0	0	0
100	-0.4617	1.7169	1.3103	1.4636	1.5783	1.2563	0	0	0	0.34291	0.63021	4.3214	38820518	12248433	0	0	0	0
101	-0.47193	1.7067	1.3064	1.4573	1.5774	1.256	0	0	0	0.34157	0.6238	4.2945	29163340	9480537	0	0	0	0
102	-0.48175	1.6962	1.3024	1.4511	1.5762	1.2555	0	0	0	0.34019	0.6177	4.2678	21635626	7242887	0	0	0	0
103	-0.49145	1.6861	1.2985	1.4462	1.5754	1.2551	0	0	0	0.33884	0.61174	4.2468	15857316	5461496	0	0	0	0
