## Supplementary Data: A zip file containing the simulation executable, the source code, R scripts, batch files, and simulation results. for "Age-related late-onset disease heritability patterns and implications for genome-wide association studies": CohortStatisticalPower.csv

Age	nCases	p0	c0	d0	s0	sd0	p1	c1	d1	s1	sd1	p2	c2	d2	s2	sd2	p3	c3	d3	s3	sd3	p4	c4	d4	s4	sd4	p5	c5	d5	s5	sd5	p6	c6	d6	s6	sd6	p7	c7	d7	s7	sd7	p8	c8	d8	s8	sd8
53	5345969	0.072975	0.082708	-0.0097328	0	0	0.072983	0.079431	-0.0064485	0	0	0.072987	0.07626	-0.0032726	0	0	0.28591	0.31436	-0.028448	0	0	0.28594	0.3051	-0.019157	0	0	0.28598	0.29585	-0.0098698	0	0	0.49991	0.53373	-0.033822	0	0	0.49993	0.52296	-0.023029	0	0	0.49997	0.51174	-0.011771	0	0
54	6883668	0.072967	0.082606	-0.0096393	0	0	0.072977	0.079393	-0.0064156	0	0	0.072985	0.076242	-0.0032577	0	0	0.28589	0.3142	-0.028315	0	0	0.28593	0.30499	-0.019067	0	0	0.28597	0.2958	-0.009829	0	0	0.49988	0.53355	-0.03367	0	0	0.49991	0.52286	-0.022942	0	0	0.49996	0.51169	-0.011736	0	0
55	8755010	0.072957	0.08254	-0.0095834	0	0	0.07297	0.079361	-0.006391	0	0	0.072981	0.076228	-0.0032469	0	0	0.28586	0.31399	-0.028133	0	0	0.28591	0.30478	-0.018873	0	0	0.28596	0.29567	-0.0097126	0	0	0.49984	0.53336	-0.033521	0	0	0.49989	0.5227	-0.022814	0	0	0.49995	0.51164	-0.011691	0	0
56	11005481	0.072945	0.082443	-0.0094976	0	0	0.072962	0.079322	-0.0063602	0	0	0.072977	0.076199	-0.0032215	0	0	0.28582	0.31371	-0.027888	0	0	0.28588	0.30468	-0.018796	0	0	0.28595	0.29557	-0.0096239	0	0	0.4998	0.53312	-0.033319	0	0	0.49986	0.52254	-0.022681	0	0	0.49993	0.51151	-0.011577	0	0
57	13679197	0.072931	0.082356	-0.0094249	0	0	0.072952	0.079288	-0.0063363	0	0	0.072973	0.076154	-0.003181	0	0	0.28578	0.3135	-0.027717	0	0	0.28585	0.30456	-0.018708	0	0	0.28593	0.29547	-0.009542	0	0	0.49975	0.53285	-0.033097	0	0	0.49983	0.52236	-0.022536	0	0	0.49991	0.51144	-0.011528	0	0
58	16813252	0.072913	0.08228	-0.0093661	0	0	0.072941	0.079219	-0.0062779	0	0	0.072967	0.076125	-0.0031581	0	0	0.28573	0.31326	-0.027526	0	0	0.28582	0.30441	-0.018588	0	0	0.28591	0.29539	-0.0094757	0	0	0.49969	0.53257	-0.032879	0	0	0.49978	0.52216	-0.022374	0	0	0.49989	0.51133	-0.011439	0	0
59	20438231	0.072894	0.082158	-0.009264	0	0	0.072928	0.079137	-0.0062091	0	0	0.07296	0.076081	-0.0031208	0	0	0.28567	0.31299	-0.02732	0	0	0.28578	0.30424	-0.018463	0	0	0.28589	0.29529	-0.0093933	0	0	0.49962	0.53226	-0.032636	0	0	0.49974	0.52193	-0.022188	0	0	0.49987	0.51121	-0.011345	0	0
60	24573103	0.072872	0.082057	-0.0091846	0	0	0.072913	0.079057	-0.0061447	0	0	0.072952	0.076047	-0.0030951	0	0	0.28561	0.31272	-0.027114	0	0	0.28573	0.30405	-0.018316	0	0	0.28587	0.29521	-0.0093387	0	0	0.49954	0.53192	-0.032381	0	0	0.49968	0.52174	-0.022052	0	0	0.49984	0.51113	-0.011288	0	0
61	29223994	0.072847	0.081945	-0.0090974	0	0	0.072896	0.078991	-0.0060952	0	0	0.072944	0.076025	-0.003081	0	0	0.28553	0.31241	-0.026884	0	0	0.28568	0.30385	-0.018169	0	0	0.28585	0.2951	-0.0092549	0	0	0.49945	0.53155	-0.0321	0	0	0.49962	0.52152	-0.021894	0	0	0.49981	0.51099	-0.011181	0	0
62	34378895	0.072819	0.081851	-0.0090323	0	0	0.072876	0.078933	-0.0060566	0	0	0.072934	0.075994	-0.0030602	0	0	0.28544	0.31212	-0.026677	0	0	0.28563	0.30362	-0.017996	0	0	0.28582	0.295	-0.0091871	0	0	0.49935	0.53123	-0.031879	0	0	0.49955	0.52131	-0.021763	0	0	0.49977	0.51089	-0.011112	0	0
63	40007078	0.072787	0.081755	-0.0089676	0	0	0.072855	0.078863	-0.0060082	0	0	0.072923	0.075952	-0.003029	0	0	0.28535	0.31182	-0.026471	0	0	0.28556	0.30343	-0.017871	0	0	0.28578	0.29489	-0.0091033	0	0	0.49924	0.53085	-0.031609	0	0	0.49947	0.52108	-0.021604	0	0	0.49973	0.51078	-0.011047	0	0
64	46061725	0.072752	0.081652	-0.0088997	0	0	0.072832	0.078792	-0.0059599	0	0	0.072912	0.075913	-0.0030016	0	0	0.28525	0.3115	-0.026249	0	0	0.2855	0.30322	-0.017723	0	0	0.28575	0.29477	-0.0090207	0	0	0.49912	0.53048	-0.031363	0	0	0.49939	0.52083	-0.021435	0	0	0.49969	0.51067	-0.010975	0	0
65	52475233	0.072715	0.081539	-0.0088236	0	0	0.072807	0.078734	-0.0059269	0	0	0.072898	0.07588	-0.0029814	0	0	0.28514	0.31121	-0.02607	0	0	0.28542	0.30301	-0.017591	0	0	0.28571	0.29467	-0.008957	0	0	0.49899	0.53014	-0.031148	0	0	0.4993	0.52059	-0.021291	0	0	0.49965	0.51055	-0.010902	0	0
66	59165684	0.072675	0.081433	-0.0087581	0	0	0.07278	0.078659	-0.0058789	0	0	0.072885	0.075851	-0.0029664	0	0	0.28502	0.3109	-0.025875	0	0	0.28534	0.3028	-0.017464	0	0	0.28567	0.29457	-0.0088984	0	0	0.49884	0.52978	-0.030933	0	0	0.4992	0.52033	-0.021132	0	0	0.4996	0.51042	-0.010829	0	0
67	66037604	0.072633	0.081332	-0.0086989	0	0	0.07275	0.078587	-0.0058363	0	0	0.072871	0.075819	-0.0029481	0	0	0.2849	0.31059	-0.025697	0	0	0.28526	0.30261	-0.017355	0	0	0.28563	0.29446	-0.0088338	0	0	0.4987	0.52941	-0.030718	0	0	0.4991	0.52009	-0.02099	0	0	0.49954	0.51032	-0.010774	0	0
68	72984222	0.072588	0.081227	-0.0086389	0	0	0.072721	0.078523	-0.0058018	0	0	0.072857	0.07578	-0.0029231	0	0	0.28476	0.31029	-0.02553	0	0	0.28517	0.30241	-0.01724	0	0	0.28558	0.29436	-0.0087755	0	0	0.49854	0.52908	-0.030537	0	0	0.49899	0.51984	-0.02085	0	0	0.49949	0.51019	-0.010702	0	0
69	79890412	0.072542	0.081127	-0.0085851	0	0	0.07269	0.078452	-0.0057617	0	0	0.072841	0.075739	-0.0028982	0	0	0.28463	0.31	-0.025371	0	0	0.28507	0.30221	-0.017134	0	0	0.28553	0.29425	-0.0087182	0	0	0.49837	0.52875	-0.030374	0	0	0.49888	0.51961	-0.020731	0	0	0.49943	0.51007	-0.010642	0	0
70	86647003	0.072494	0.08103	-0.0085358	0	0	0.072659	0.078389	-0.00573	0	0	0.072825	0.075708	-0.0028834	0	0	0.28449	0.3097	-0.025212	0	0	0.28498	0.30202	-0.017041	0	0	0.28549	0.29417	-0.0086802	0	0	0.49821	0.52842	-0.030212	0	0	0.49876	0.5194	-0.020634	0	0	0.49937	0.50995	-0.010577	0	0
71	93137080	0.072445	0.080927	-0.0084818	0	0	0.072626	0.078321	-0.0056944	0	0	0.072809	0.075679	-0.0028709	0	0	0.28434	0.30942	-0.025076	0	0	0.28488	0.30183	-0.01695	0	0	0.28544	0.29407	-0.0086331	0	0	0.49803	0.52809	-0.030061	0	0	0.49865	0.51917	-0.020521	0	0	0.49931	0.50982	-0.010511	0	0
72	99245560	0.072396	0.080832	-0.0084366	0	0	0.072594	0.078257	-0.0056633	0	0	0.072791	0.075651	-0.0028601	0	0	0.2842	0.30915	-0.024955	0	0	0.28478	0.30166	-0.016873	0	0	0.28539	0.29398	-0.0085933	0	0	0.49786	0.52777	-0.029916	0	0	0.49853	0.51895	-0.020426	0	0	0.49925	0.50971	-0.010454	0	0
73	104861968	0.072346	0.080733	-0.0083874	0	0	0.072561	0.078192	-0.0056317	0	0	0.072774	0.075622	-0.0028482	0	0	0.28405	0.30888	-0.024834	0	0	0.28468	0.30148	-0.016796	0	0	0.28533	0.29388	-0.0085485	0	0	0.49768	0.52746	-0.029783	0	0	0.4984	0.51874	-0.020335	0	0	0.49919	0.5096	-0.01041	0	0
74	109891822	0.072296	0.080635	-0.0083392	0	0	0.072526	0.078135	-0.0056082	0	0	0.072757	0.075593	-0.0028369	0	0	0.2839	0.30863	-0.024727	0	0	0.28458	0.30129	-0.016711	0	0	0.28528	0.29379	-0.0085146	0	0	0.49749	0.52715	-0.029657	0	0	0.49828	0.51854	-0.020256	0	0	0.49913	0.50949	-0.010365	0	0
75	114238603	0.072246	0.080548	-0.0083023	0	0	0.072493	0.078074	-0.0055805	0	0	0.072738	0.075567	-0.002829	0	0	0.28375	0.30837	-0.024617	0	0	0.28448	0.30111	-0.016633	0	0	0.28523	0.29371	-0.0084838	0	0	0.49731	0.52686	-0.029545	0	0	0.49816	0.51832	-0.020162	0	0	0.49906	0.50937	-0.010307	0	0
76	117820086	0.072194	0.080462	-0.0082685	0	0	0.072458	0.078019	-0.0055606	0	0	0.072721	0.075541	-0.0028202	0	0	0.2836	0.30811	-0.024509	0	0	0.28438	0.30095	-0.016569	0	0	0.28517	0.29363	-0.0084559	0	0	0.49713	0.52657	-0.029434	0	0	0.49804	0.51813	-0.020094	0	0	0.499	0.50926	-0.010259	0	0
77	120559432	0.072144	0.080367	-0.0082226	0	0	0.072424	0.077965	-0.0055414	0	0	0.072703	0.075519	-0.0028161	0	0	0.28345	0.30786	-0.024409	0	0	0.28428	0.30079	-0.016518	0	0	0.28512	0.29354	-0.0084131	0	0	0.49695	0.52629	-0.029337	0	0	0.49791	0.51794	-0.020025	0	0	0.49893	0.50917	-0.010234	0	0
78	122393326	0.072093	0.080287	-0.0081938	0	0	0.072391	0.077917	-0.0055257	0	0	0.072686	0.075493	-0.0028071	0	0	0.28331	0.30762	-0.024313	0	0	0.28417	0.30063	-0.016463	0	0	0.28507	0.29345	-0.0083846	0	0	0.49677	0.52601	-0.02924	0	0	0.49779	0.51774	-0.019957	0	0	0.49887	0.50907	-0.010195	0	0
79	123273642	0.072045	0.080207	-0.0081622	0	0	0.072358	0.077863	-0.0055053	0	0	0.072667	0.075467	-0.0028002	0	0	0.28316	0.30738	-0.02422	0	0	0.28407	0.30048	-0.01641	0	0	0.28502	0.29338	-0.0083638	0	0	0.49659	0.52573	-0.029143	0	0	0.49766	0.51755	-0.019885	0	0	0.49881	0.50898	-0.010167	0	0
80	123158025	0.071997	0.080123	-0.0081259	0	0	0.072325	0.077805	-0.0054806	0	0	0.072651	0.075437	-0.0027865	0	0	0.28301	0.30714	-0.024127	0	0	0.28397	0.30033	-0.016358	0	0	0.28497	0.2933	-0.0083394	0	0	0.49641	0.52547	-0.029053	0	0	0.49754	0.51737	-0.019821	0	0	0.49875	0.50889	-0.01014	0	0
81	122018284	0.071948	0.080047	-0.0080993	0	0	0.072292	0.077761	-0.0054684	0	0	0.072633	0.07541	-0.0027773	0	0	0.28287	0.30692	-0.024053	0	0	0.28387	0.30018	-0.016303	0	0	0.28491	0.29322	-0.0083092	0	0	0.49624	0.52521	-0.028968	0	0	0.49742	0.51718	-0.019755	0	0	0.49869	0.5088	-0.010112	0	0
82	119857872	0.0719	0.07997	-0.0080705	0	0	0.072261	0.077708	-0.005447	0	0	0.072617	0.075382	-0.0027652	0	0	0.28273	0.30671	-0.023979	0	0	0.28378	0.30003	-0.016252	0	0	0.28487	0.29314	-0.0082726	0	0	0.49607	0.52495	-0.028883	0	0	0.4973	0.517	-0.019697	0	0	0.49862	0.50871	-0.010091	0	0
83	116688695	0.071852	0.0799	-0.0080482	0	0	0.07223	0.077655	-0.0054253	0	0	0.072602	0.075353	-0.0027516	0	0	0.28259	0.30649	-0.023903	0	0	0.28368	0.29988	-0.016199	0	0	0.28482	0.29306	-0.0082437	0	0	0.49589	0.52469	-0.028798	0	0	0.49719	0.51684	-0.019657	0	0	0.49856	0.50863	-0.010061	0	0
84	112547716	0.071804	0.079827	-0.0080226	0	0	0.072197	0.077607	-0.0054092	0	0	0.072584	0.075326	-0.0027423	0	0	0.28245	0.30627	-0.023826	0	0	0.28358	0.29974	-0.016156	0	0	0.28477	0.29299	-0.0082205	0	0	0.49572	0.52444	-0.028714	0	0	0.49707	0.51667	-0.019603	0	0	0.49851	0.50853	-0.010024	0	0
85	107506141	0.071758	0.07975	-0.0079923	0	0	0.072165	0.077556	-0.0053916	0	0	0.072567	0.075311	-0.0027433	0	0	0.28231	0.30606	-0.023752	0	0	0.28348	0.2996	-0.016112	0	0	0.28472	0.29292	-0.0081954	0	0	0.49555	0.5242	-0.028644	0	0	0.49696	0.51652	-0.019559	0	0	0.49845	0.50844	-0.0099965	0	0
86	101645105	0.071713	0.079683	-0.0079697	0	0	0.072134	0.077511	-0.0053767	0	0	0.072554	0.075286	-0.0027318	0	0	0.28217	0.30587	-0.0237	0	0	0.28339	0.29946	-0.016067	0	0	0.28468	0.29286	-0.0081881	0	0	0.49539	0.52397	-0.028581	0	0	0.49684	0.51635	-0.019516	0	0	0.49839	0.50836	-0.0099682	0	0
87	95080286	0.071668	0.079629	-0.0079612	0	0	0.072102	0.077462	-0.0053601	0	0	0.072537	0.075255	-0.0027176	0	0	0.28204	0.30567	-0.023636	0	0	0.2833	0.29933	-0.01603	0	0	0.28463	0.29281	-0.008183	0	0	0.49521	0.52372	-0.02851	0	0	0.49673	0.51619	-0.019462	0	0	0.49833	0.50827	-0.0099324	0	0
88	87946553	0.071625	0.079555	-0.0079299	0	0	0.072073	0.077419	-0.0053462	0	0	0.07252	0.075231	-0.0027111	0	0	0.28191	0.30549	-0.023578	0	0	0.28321	0.2992	-0.015987	0	0	0.28458	0.29275	-0.0081692	0	0	0.49506	0.5235	-0.028447	0	0	0.49662	0.51604	-0.019421	0	0	0.49828	0.50819	-0.0099136	0	0
89	80397031	0.071578	0.079484	-0.0079055	0	0	0.072043	0.077371	-0.0053279	0	0	0.072506	0.075222	-0.0027155	0	0	0.28178	0.30531	-0.023528	0	0	0.28312	0.29907	-0.015945	0	0	0.28453	0.29269	-0.00816	0	0	0.49489	0.52329	-0.028398	0	0	0.49651	0.51588	-0.019377	0	0	0.49822	0.50813	-0.0099031	0	0
90	72603897	0.071534	0.07942	-0.0078866	0	0	0.072012	0.077332	-0.0053191	0	0	0.072495	0.075188	-0.002693	0	0	0.28165	0.30513	-0.023478	0	0	0.28304	0.29894	-0.015898	0	0	0.28449	0.29264	-0.0081496	0	0	0.49474	0.52309	-0.028358	0	0	0.49639	0.51574	-0.01935	0	0	0.49817	0.50806	-0.0098932	0	0
91	64728254	0.071489	0.079355	-0.0078656	0	0	0.071982	0.077302	-0.0053205	0	0	0.072478	0.075166	-0.0026878	0	0	0.28152	0.30496	-0.023437	0	0	0.28295	0.29881	-0.01586	0	0	0.28445	0.29258	-0.008137	0	0	0.49458	0.5229	-0.028314	0	0	0.49628	0.51561	-0.019324	0	0	0.49812	0.50799	-0.0098775	0	0
92	56944084	0.071438	0.079302	-0.0078646	0	0	0.071949	0.077262	-0.0053131	0	0	0.072466	0.075142	-0.0026765	0	0	0.28139	0.3048	-0.023414	0	0	0.28287	0.2987	-0.015826	0	0	0.28441	0.29252	-0.0081108	0	0	0.49444	0.52269	-0.028252	0	0	0.49617	0.51546	-0.019294	0	0	0.49806	0.50792	-0.0098582	0	0
93	49413658	0.071395	0.079254	-0.007859	0	0	0.071921	0.077224	-0.0053026	0	0	0.072447	0.075124	-0.0026767	0	0	0.28126	0.30466	-0.023398	0	0	0.28279	0.2986	-0.01581	0	0	0.28437	0.29246	-0.0080905	0	0	0.49427	0.52252	-0.028251	0	0	0.49607	0.51533	-0.019259	0	0	0.498	0.50784	-0.0098456	0	0
94	42278514	0.071352	0.079202	-0.0078496	0	0	0.071888	0.077185	-0.0052969	0	0	0.07243	0.075111	-0.0026809	0	0	0.28113	0.30453	-0.023392	0	0	0.2827	0.29851	-0.015806	0	0	0.28432	0.29241	-0.008089	0	0	0.49412	0.52236	-0.028235	0	0	0.49595	0.5152	-0.019243	0	0	0.49794	0.5078	-0.0098505	0	0
95	35662873	0.07131	0.079144	-0.0078335	0	0	0.071859	0.077171	-0.0053119	0	0	0.07241	0.075095	-0.0026843	0	0	0.28101	0.3044	-0.023385	0	0	0.28262	0.29844	-0.01582	0	0	0.28428	0.29235	-0.0080652	0	0	0.49398	0.52219	-0.028208	0	0	0.49584	0.51509	-0.019244	0	0	0.49789	0.50772	-0.0098325	0	0
96	29649781	0.071267	0.07909	-0.0078231	0	0	0.071831	0.077134	-0.0053034	0	0	0.072393	0.075089	-0.0026956	0	0	0.28088	0.30426	-0.023378	0	0	0.28251	0.29835	-0.015832	0	0	0.28425	0.29229	-0.0080408	0	0	0.49386	0.52208	-0.02822	0	0	0.49574	0.51497	-0.019231	0	0	0.49784	0.50767	-0.0098251	0	0
97	24293444	0.071233	0.079019	-0.0077865	0	0	0.071799	0.077114	-0.0053156	0	0	0.07238	0.075075	-0.002695	0	0	0.28077	0.30415	-0.023379	0	0	0.28241	0.29824	-0.01583	0	0	0.2842	0.29225	-0.0080537	0	0	0.49371	0.52191	-0.028202	0	0	0.49565	0.51486	-0.019209	0	0	0.49778	0.50762	-0.009843	0	0
98	19616596	0.071184	0.078968	-0.0077846	0	0	0.071769	0.077092	-0.0053235	0	0	0.072361	0.075047	-0.0026863	0	0	0.28065	0.30402	-0.023366	0	0	0.28233	0.29817	-0.015841	0	0	0.28417	0.29222	-0.0080441	0	0	0.49356	0.52178	-0.028213	0	0	0.49556	0.51478	-0.019215	0	0	0.49772	0.50753	-0.0098137	0	0
99	15611497	0.071134	0.07891	-0.0077755	0	0	0.071745	0.07709	-0.0053458	0	0	0.072333	0.075045	-0.0027123	0	0	0.28052	0.30392	-0.023399	0	0	0.28224	0.29807	-0.015827	0	0	0.28412	0.29222	-0.0080909	0	0	0.49342	0.52168	-0.028254	0	0	0.49548	0.51465	-0.019173	0	0	0.49765	0.50748	-0.009824	0	0
100	12248433	0.071087	0.078883	-0.0077959	0	0	0.071728	0.077069	-0.0053417	0	0	0.072311	0.075042	-0.0027313	0	0	0.2804	0.30383	-0.023437	0	0	0.28217	0.298	-0.015828	0	0	0.28409	0.29215	-0.0080573	0	0	0.49329	0.52157	-0.028282	0	0	0.49536	0.51452	-0.019166	0	0	0.4976	0.5075	-0.0099006	0	0
101	9480537	0.071032	0.078851	-0.0078192	0	0	0.071683	0.077035	-0.0053518	0	0	0.0723	0.075043	-0.002743	0	0	0.28028	0.30379	-0.023507	0	0	0.28209	0.29798	-0.015891	0	0	0.28404	0.29215	-0.0081113	0	0	0.49313	0.52151	-0.028382	0	0	0.49527	0.51445	-0.019178	0	0	0.49754	0.50749	-0.0099562	0	0
102	7242887	0.070993	0.078819	-0.0078255	0	0	0.071663	0.077033	-0.0053704	0	0	0.072294	0.075013	-0.0027192	0	0	0.28017	0.30369	-0.023521	0	0	0.28199	0.298	-0.016007	0	0	0.28402	0.29209	-0.0080673	0	0	0.49299	0.52142	-0.028433	0	0	0.49515	0.51435	-0.019196	0	0	0.49746	0.50744	-0.0099835	0	0
103	5461496	0.07093	0.078802	-0.0078727	0	0	0.07164	0.077031	-0.0053907	0	0	0.072282	0.07502	-0.0027377	0	0	0.28003	0.30363	-0.0236	0	0	0.28195	0.29798	-0.016027	0	0	0.28399	0.29209	-0.0081	0	0	0.49288	0.5214	-0.028526	0	0	0.49505	0.51441	-0.019361	0	0	0.4974	0.50739	-0.0099843	0	0
