## Supplementary Data: A zip file containing the simulation executable, the source code, R scripts, batch files, and simulation results. for "Age-related late-onset disease heritability patterns and implications for genome-wide association studies": EnvironmentArray.csv

Age	Env	Incidence	CasesExpected
1	0	-5.64657e-05	0
2	0	-5.6465e-05	0
3	0	-5.64642e-05	0
4	0	-5.64632e-05	0
5	0	-5.64619e-05	0
6	0	-5.64602e-05	0
7	0	-5.64581e-05	0
8	0	-5.64554e-05	0
9	0	-5.6452e-05	0
10	0	-5.64476e-05	0
11	0	-5.64421e-05	0
12	0	-5.6435e-05	0
13	0	-5.6426e-05	0
14	0	-5.64146e-05	0
15	0	-5.64002e-05	0
16	0	-5.63817e-05	0
17	0	-5.63583e-05	0
18	0	-5.63284e-05	0
19	0	-5.62905e-05	0
20	0	-5.62423e-05	0
21	0	-5.61809e-05	0
22	0	-5.61029e-05	0
23	0	-5.60037e-05	0
24	0	-5.58775e-05	0
25	0	-5.57171e-05	0
26	0	-5.5513e-05	0
27	0	-5.52536e-05	0
28	0	-5.49236e-05	0
29	0	-5.45039e-05	0
30	0	-5.39704e-05	0
31	0	-5.32919e-05	0
32	0	-5.24291e-05	0
33	0	-5.13322e-05	0
34	0	-4.99376e-05	0
35	0	-4.81648e-05	0
36	0	-4.59113e-05	0
37	0	-4.30472e-05	0
38	0	-3.94079e-05	0
39	0	-3.47844e-05	0
40	0	-2.89122e-05	0
41	0	-2.1457e-05	0
42	0	-1.19963e-05	0
43	6.88976e-10	2.28067e-09	2
44	4.59433e-06	1.52083e-05	1.521e+04
45	1.04121e-05	3.44609e-05	3.446e+04
46	1.77747e-05	5.88078e-05	5.881e+04
47	2.70833e-05	8.95505e-05	8.954e+04
48	3.88373e-05	0.000128295	1.283e+05
49	5.36533e-05	0.000177007	1.77e+05
50	7.22906e-05	0.000238066	2.379e+05
51	9.56695e-05	0.000314313	3.141e+05
52	0.000124894	0.000409075	4.086e+05
53	0.000161263	0.00052616	5.254e+05
54	0.000206276	0.000669781	6.684e+05
55	0.000261613	0.000844395	8.422e+05
56	0.00032906	0.00105441	1.051e+06
57	0.000410441	0.00130375	1.298e+06
58	0.000507409	0.00159527	1.586e+06
59	0.000621302	0.00193002	1.916e+06
60	0.000752828	0.00230661	2.285e+06
61	0.000901964	0.00272055	2.689e+06
62	0.00106766	0.00316416	3.119e+06
63	0.00124768	0.0036268	3.564e+06
64	0.00143901	0.00409582	4.01e+06
65	0.00163784	0.00455783	4.444e+06
66	0.00184001	0.00500023	4.853e+06
67	0.00204158	0.00541254	5.227e+06
68	0.00223924	0.00578719	5.558e+06
69	0.00243012	0.00611988	5.844e+06
70	0.00261256	0.00640933	6.083e+06
71	0.00278557	0.0066567	6.277e+06
72	0.00294877	0.00686493	6.43e+06
73	0.00310243	0.00703795	6.547e+06
74	0.00324715	0.0071802	6.632e+06
75	0.00338371	0.00729612	6.691e+06
76	0.00351306	0.00738991	6.728e+06
77	0.00363609	0.00746535	6.746e+06
78	0.00375381	0.00752576	6.75e+06
79	0.003867	0.00757394	6.742e+06
80	0.00397624	0.00761226	6.725e+06
81	0.00408241	0.00764266	6.7e+06
82	0.00418594	0.00766673	6.67e+06
83	0.00428733	0.00768577	6.635e+06
84	0.00438702	0.0077008	6.597e+06
85	0.00448534	0.00771267	6.557e+06
86	0.00458247	0.00772202	6.514e+06
87	0.00467879	0.00772939	6.47e+06
88	0.00477446	0.0077352	6.425e+06
89	0.00486953	0.00773977	6.379e+06
90	0.00496435	0.00774336	6.332e+06
91	0.00505902	0.0077462	6.285e+06
92	0.0051534	0.00774842	6.239e+06
93	0.00524773	0.00775018	6.192e+06
94	0.00534212	0.00775156	6.145e+06
95	0.00543652	0.00775264	6.098e+06
96	0.00553107	0.00775349	6.051e+06
97	0.00562566	0.00775416	6.005e+06
98	0.00572056	0.00775469	5.959e+06
99	0.00581555	0.00775511	5.913e+06
100	0.0059108	0.00775543	5.867e+06
101	0.00600632	0.00775569	5.822e+06
102	0.00610215	0.00775589	5.777e+06
103	0.00619828	0.00775605	5.732e+06
104	0.00629476	0.00775617	5.688e+06
105	0.00639162	0.00775627	5.644e+06
106	0.00648873	0.00775635	5.6e+06
107	0.00658614	0.00775641	5.557e+06
108	0.00668398	0.00775646	5.514e+06
109	0.00678202	0.00775649	5.471e+06
110	0.00688065	0.00775652	5.429e+06
