## Supplementary Data: A zip file containing the simulation executable, the source code, R scripts, batch files, and simulation results. for "Age-related late-onset disease heritability patterns and implications for genome-wide association studies": FrailtyAnalysis.csv

Age	Heritability	MeanOR	CaseOR	nControls	nCases	nCumIncidence	nIncidence	nLifeIncidence0	nAbsIncidence0	nLifeIncidence5	nAbsIncidence5	nLifeIncidence10	nAbsIncidence10	nLifeIncidence15	nAbsIncidence15
43	0.41829	1	15.315	1999999995	5	2.5e-09	2.5e-09	2.3859e-09	2.3859e-09	2.4104e-09	2.4104e-09	2.4306e-09	2.4306e-09	2.4484e-09	2.4484e-09
44	0.41828	0.99996	11.122	1999969578	30417	1.5211e-05	1.5209e-05	1.4482e-05	1.448e-05	1.4638e-05	1.4636e-05	1.4765e-05	1.4763e-05	1.4877e-05	1.4874e-05
45	0.41826	0.99988	11.02	1999900657	68921	4.9672e-05	3.4461e-05	4.7205e-05	3.2723e-05	4.7738e-05	3.31e-05	4.8163e-05	3.3398e-05	4.8531e-05	3.3655e-05
46	0.41822	0.99974	11.115	1999783047	117610	0.00010848	5.8808e-05	0.00010289	5.5684e-05	0.00010411	5.6371e-05	0.00010506	5.6898e-05	0.00010588	5.7349e-05
47	0.41817	0.99953	10.935	1999603965	179082	0.00019802	8.9551e-05	0.00018741	8.4531e-05	0.00018975	8.5658e-05	0.00019154	8.6494e-05	0.00019307	8.7198e-05
48	0.41809	0.99922	10.928	1999347425	256540	0.00032629	0.0001283	0.00030807	0.00012069	0.00031217	0.00012244	0.00031521	0.0001237	0.00031778	0.00012473
49	0.41799	0.9988	10.779	1998993526	353899	0.00050324	0.00017701	0.00047391	0.00016589	0.00048064	0.00016852	0.0004855	0.00017034	0.00048954	0.00017182
50	0.41785	0.99823	10.703	1998517633	475893	0.00074118	0.00023807	0.000696	0.0002222	0.00070659	0.00022606	0.00071405	0.00022866	0.00072015	0.00023072
51	0.41767	0.99749	10.615	1997889473	628160	0.0010553	0.00031431	0.00098782	0.00029204	0.001004	0.00029762	0.0010151	0.00030129	0.001024	0.00030411
52	0.41744	0.99653	10.494	1997072187	817286	0.0014639	0.00040907	0.0013656	0.00037819	0.0013897	0.00038614	0.001406	0.00039129	0.0014187	0.00039511
53	0.41714	0.99531	10.263	1996021408	1050779	0.0019893	0.00052616	0.0018487	0.00048377	0.001884	0.00049497	0.0019074	0.00050215	0.0019253	0.0005073
54	0.41678	0.99376	10.112	1994684511	1336897	0.0026577	0.00066978	0.0024596	0.00061213	0.0025104	0.00062773	0.0025438	0.00063768	0.0025686	0.00064457
55	0.41632	0.99183	9.9399	1993000210	1684301	0.0034999	0.00084439	0.0032242	0.00076664	0.0032965	0.00078812	0.0033435	0.00080182	0.0033775	0.00081104
56	0.41577	0.98945	9.7015	1990898770	2101440	0.0045506	0.0010544	0.0041713	0.00095047	0.0042727	0.00097968	0.0043384	0.0009984	0.0043846	0.0010107
57	0.41511	0.98654	9.4215	1988303133	2595637	0.0058484	0.0013038	0.0053321	0.0011661	0.0054726	0.0012053	0.0055635	0.0012307	0.005626	0.0012471
58	0.41432	0.98304	9.1527	1985131260	3171873	0.0074344	0.0015953	0.0067385	0.0014147	0.0069307	0.0014667	0.0070554	0.0015007	0.0071396	0.0015225
59	0.41339	0.97886	8.8788	1981299910	3831350	0.00935	0.00193	0.0084218	0.0016959	0.0086815	0.0017639	0.0088508	0.0018088	0.0089635	0.0018375
60	0.41231	0.97396	8.5748	1976729832	4570078	0.011635	0.0023066	0.01041	0.0020068	0.010756	0.0020942	0.010984	0.0021529	0.011133	0.0021903
61	0.41109	0.96829	8.2793	1971352036	5377796	0.014324	0.0027206	0.012724	0.0023419	0.01318	0.0024524	0.013482	0.0025277	0.013679	0.002576
62	0.40971	0.96184	7.9609	1965114362	6237674	0.017443	0.0031642	0.015379	0.0026928	0.015969	0.00283	0.016365	0.0029252	0.016623	0.0029868
63	0.40819	0.9546	7.6631	1957987277	7127085	0.021006	0.0036268	0.018374	0.0030489	0.01913	0.0032163	0.019642	0.0033346	0.019976	0.0034118
64	0.40652	0.94661	7.3668	1949967717	8019560	0.025016	0.0040958	0.021701	0.0033982	0.022653	0.0035989	0.023306	0.0037433	0.023734	0.0038386
65	0.40474	0.93793	7.0764	1941080103	8887614	0.02946	0.0045578	0.025337	0.0037288	0.026519	0.0039654	0.027341	0.0041381	0.027881	0.0042541
66	0.40284	0.92865	6.7881	1931374250	9705853	0.034313	0.0050002	0.029248	0.0040302	0.030696	0.0043043	0.031715	0.0045073	0.03239	0.0046459
67	0.40086	0.91885	6.5226	1920920617	10453633	0.03954	0.0054125	0.033394	0.0042934	0.035145	0.0046063	0.03639	0.0048409	0.037222	0.0050038
68	0.3988	0.90864	6.2693	1909803890	11116727	0.045098	0.0057872	0.037729	0.0045127	0.039817	0.004865	0.041319	0.0051321	0.042333	0.0053209
69	0.3967	0.89811	6.0258	1898116122	11687768	0.050942	0.0061199	0.042202	0.0046848	0.044666	0.0050775	0.046454	0.0053774	0.047674	0.0055931
70	0.39455	0.88737	5.7991	1885950474	12165648	0.057025	0.0064093	0.046766	0.0048093	0.049642	0.0052436	0.051746	0.0055762	0.053197	0.0058192
71	0.39239	0.8765	5.5869	1873396258	12554216	0.063302	0.0066567	0.051375	0.0048878	0.054702	0.0053653	0.05715	0.0057302	0.058855	0.0060005
72	0.39022	0.86557	5.3799	1860535532	12860726	0.069732	0.0068649	0.055987	0.0049228	0.059802	0.0054455	0.062622	0.0058423	0.064606	0.0061399
73	0.38806	0.85465	5.1924	1847441178	13094354	0.076279	0.0070379	0.060562	0.004918	0.064908	0.005488	0.068126	0.0059165	0.070412	0.0062413
74	0.38591	0.84379	5.0094	1834176189	13264989	0.082912	0.0071802	0.065067	0.0048775	0.069985	0.0054964	0.073629	0.0059572	0.07624	0.006309
75	0.38378	0.83303	4.8382	1820793827	13382362	0.089603	0.0072961	0.069474	0.0048057	0.075006	0.0054747	0.079103	0.0059691	0.082061	0.0063477
76	0.38167	0.8224	4.6755	1807338332	13455495	0.096331	0.0073899	0.073759	0.0047063	0.079946	0.0054262	0.084526	0.0059563	0.087853	0.0063613
77	0.37959	0.81191	4.5293	1793845917	13492415	0.10308	0.0074654	0.0779	0.004582	0.084783	0.0053534	0.089877	0.0059218	0.093594	0.0063533
78	0.37754	0.8016	4.3836	1780345870	13500047	0.10983	0.0075258	0.081877	0.0044349	0.0895	0.0052588	0.095141	0.0058684	0.099268	0.0063265
79	0.37553	0.79146	4.2492	1766861639	13484231	0.11657	0.0075739	0.085676	0.0042675	0.09408	0.005145	0.1003	0.0057979	0.10486	0.0062839
80	0.37355	0.78151	4.1203	1753411833	13449806	0.12329	0.0076123	0.089282	0.0040821	0.09851	0.0050139	0.10535	0.0057119	0.11036	0.0062277
81	0.37161	0.77175	3.995	1740011103	13400730	0.12999	0.0076427	0.092685	0.0038806	0.10278	0.0048673	0.11027	0.0056118	0.11576	0.00616
82	0.3697	0.76218	3.8793	1726670900	13340203	0.13666	0.0076667	0.095873	0.0036643	0.10687	0.0047056	0.11505	0.0054978	0.12106	0.0060816
83	0.36782	0.7528	3.7726	1713400104	13270796	0.1433	0.0076858	0.098838	0.0034344	0.11078	0.0045292	0.11969	0.0053707	0.12623	0.0059931
84	0.36598	0.7436	3.6676	1700205544	13194560	0.1499	0.0077008	0.10157	0.0031928	0.1145	0.0043389	0.12417	0.0052312	0.13128	0.005895
85	0.36418	0.7346	3.5652	1687092424	13113120	0.15645	0.0077127	0.10407	0.0029422	0.11801	0.0041359	0.12849	0.00508	0.1362	0.0057873
86	0.3624	0.72577	3.471	1674064661	13027763	0.16297	0.007722	0.10634	0.002685	0.12132	0.0039209	0.13264	0.0049178	0.14098	0.00567
87	0.36066	0.71713	3.3823	1661125160	12939501	0.16944	0.0077294	0.10837	0.0024238	0.12441	0.0036943	0.13661	0.0047441	0.14562	0.0055427
88	0.35895	0.70865	3.2936	1648276031	12849129	0.17586	0.0077352	0.11016	0.0021614	0.12728	0.0034565	0.14039	0.0045584	0.15011	0.0054052
89	0.35727	0.70034	3.2147	1635518758	12757273	0.18224	0.0077398	0.11173	0.0019013	0.12993	0.003209	0.14399	0.0043609	0.15444	0.0052576
90	0.35562	0.6922	3.1338	1622854339	12664419	0.18857	0.0077434	0.11308	0.001647	0.13234	0.0029539	0.14738	0.0041524	0.15862	0.0051002
91	0.35399	0.68422	3.0608	1610283391	12570948	0.19486	0.0077462	0.11421	0.0014026	0.13453	0.0026934	0.15057	0.0039332	0.16262	0.0049332
92	0.3524	0.67639	2.9878	1597806233	12477158	0.2011	0.0077484	0.11516	0.0011722	0.13649	0.0024298	0.15356	0.0037034	0.16645	0.0047558
93	0.35083	0.66871	2.9177	1585422953	12383280	0.20729	0.0077502	0.11593	0.00095955	0.13822	0.0021656	0.15632	0.0034632	0.1701	0.0045672
94	0.34929	0.66118	2.8507	1573133460	12289493	0.21343	0.0077516	0.11653	0.00076787	0.13973	0.0019042	0.15887	0.0032139	0.17356	0.0043675
95	0.34777	0.65379	2.786	1560937523	12195937	0.21953	0.0077526	0.11701	0.00059951	0.14102	0.001649	0.1612	0.0029575	0.17683	0.0041574
96	0.34627	0.64653	2.7251	1548834806	12102717	0.22558	0.0077535	0.11736	0.00045575	0.14212	0.0014039	0.1633	0.002696	0.1799	0.0039369
97	0.3448	0.63941	2.6672	1536824888	12009918	0.23159	0.0077542	0.11762	0.00033715	0.14303	0.001173	0.16518	0.0024316	0.18277	0.0037061
98	0.34336	0.63242	2.6094	1524907287	11917601	0.23755	0.0077547	0.11781	0.00024272	0.14377	0.00096011	0.16685	0.0021669	0.18543	0.0034652
99	0.34193	0.62556	2.5534	1513081470	11825817	0.24346	0.0077551	0.11794	0.00017015	0.14435	0.00076822	0.1683	0.001905	0.18788	0.0032153
100	0.34053	0.61882	2.5034	1501346870	11734600	0.24933	0.0077554	0.11803	0.00011633	0.1448	0.00059973	0.16955	0.0016496	0.19012	0.0029585
101	0.33914	0.6122	2.4497	1489702892	11643978	0.25515	0.0077557	0.11808	7.7634e-05	0.14515	0.00045588	0.1706	0.0014043	0.19215	0.0026967
102	0.33778	0.6057	2.4008	1478148921	11553971	0.26093	0.0077559	0.11812	5.0568e-05	0.1454	0.00033723	0.17148	0.0011733	0.19396	0.0024321
103	0.33644	0.59931	2.3528	1466684327	11464594	0.26666	0.007756	0.11815	3.2032e-05	0.14558	0.00024276	0.17219	0.00096028	0.19556	0.0021673
104	0.33511	0.59302	2.3083	1455308470	11375857	0.27235	0.0077562	0.11816	1.9701e-05	0.1457	0.00017017	0.17275	0.00076833	0.19696	0.0019053
105	0.33381	0.58685	2.2614	1444020703	11287767	0.27799	0.0077563	0.11817	1.1712e-05	0.14579	0.00011634	0.17319	0.00059979	0.19816	0.0016498
106	0.33252	0.58078	2.2205	1432820376	11200327	0.28359	0.0077563	0.11817	6.748e-06	0.14584	7.7641e-05	0.17352	0.00045592	0.19917	0.0014044
107	0.33125	0.57481	2.1776	1421706835	11113541	0.28915	0.0077564	0.11818	3.7231e-06	0.14588	5.0572e-05	0.17376	0.00033725	0.20001	0.0011734
108	0.33	0.56894	2.1373	1410679428	11027407	0.29466	0.0077565	0.11818	2.0167e-06	0.1459	3.2034e-05	0.17393	0.00024278	0.2007	0.00096033
109	0.32877	0.56316	2.0999	1399737501	10941927	0.30013	0.0077565	0.11818	1.0083e-06	0.14592	1.9701e-05	0.17405	0.00017018	0.20124	0.00076836
110	0.32755	0.55748	2.0604	1388880404	10857097	0.30556	0.0077565	0.11818	4.6539e-07	0.14592	1.1712e-05	0.17413	0.00011635	0.20166	0.00059981
