## Supplementary Data: A zip file containing the simulation executable, the source code, R scripts, batch files, and simulation results. for "Age-related late-onset disease heritability patterns and implications for genome-wide association studies": HeritabilityAnalysis.csv

Age	PopMean	PopVar	PopSD	CaseMean	CaseVar	CaseSD	CumulativeCaseMean	CumulativeCaseVar	CumulativeCaseSD	Heritability	MeanOR	CaseOR	nControls	nCases	CumIncidence	nIncidence	nLifetimeIncidence	nAbsoluteIncidence
43	8.8035e-07	2.3656	1.5381	2.7289	0.99008	0.99503	0	0	0	0.41829	1	15.315	1999999995	5	2.5e-09	2.5e-09	2.3859e-09	2.3859e-09
44	-3.5756e-05	2.3655	1.538	2.4089	2.4127	1.5533	0	0	0	0.41828	0.99996	11.122	1999969578	30417	1.5211e-05	1.5209e-05	1.4482e-05	1.448e-05
45	-0.00011846	2.3653	1.538	2.3997	2.4304	1.559	0	0	0	0.41826	0.99988	11.02	1999900657	68921	4.9672e-05	3.4461e-05	4.7205e-05	3.2723e-05
46	-0.0002601	2.365	1.5378	2.4083	2.4328	1.5597	0	0	0	0.41822	0.99974	11.115	1999783047	117610	0.00010848	5.8808e-05	0.00010289	5.5684e-05
47	-0.00047434	2.3645	1.5377	2.3919	2.433	1.5598	0	0	0	0.41817	0.99953	10.935	1999603965	179082	0.00019802	8.9551e-05	0.00018741	8.4531e-05
48	-0.00078124	2.3637	1.5374	2.3914	2.4078	1.5517	0	0	0	0.41809	0.99922	10.928	1999347425	256540	0.00032629	0.0001283	0.00030807	0.00012069
49	-0.0012023	2.3627	1.5371	2.3776	2.3933	1.547	0	0	0	0.41799	0.9988	10.779	1998993526	353899	0.00050324	0.00017701	0.00047391	0.00016589
50	-0.0017671	2.3614	1.5367	2.3705	2.3746	1.541	0	0	0	0.41785	0.99823	10.703	1998517633	475893	0.00074118	0.00023807	0.000696	0.0002222
51	-0.0025104	2.3596	1.5361	2.3623	2.3548	1.5345	0	0	0	0.41767	0.99749	10.615	1997889473	628160	0.0010553	0.00031431	0.00098782	0.00029204
52	-0.0034734	2.3574	1.5354	2.3508	2.3215	1.5236	0	0	0	0.41744	0.99653	10.494	1997072187	817286	0.0014639	0.00040907	0.0013656	0.00037819
53	-0.0047011	2.3545	1.5344	2.3286	2.2997	1.5165	0	0	0	0.41714	0.99531	10.263	1996021408	1050779	0.0019893	0.00052616	0.0018487	0.00048377
54	-0.0062549	2.351	1.5333	2.3137	2.267	1.5057	0	0	0	0.41678	0.99376	10.112	1994684511	1336897	0.0026577	0.00066978	0.0024596	0.00061213
55	-0.0082011	2.3466	1.5319	2.2966	2.2321	1.494	0	0	0	0.41632	0.99183	9.9399	1993000210	1684301	0.0034999	0.00084439	0.0032242	0.00076664
56	-0.010608	2.3413	1.5301	2.2723	2.1941	1.4812	0	0	0	0.41577	0.98945	9.7015	1990898770	2101440	0.0045506	0.0010544	0.0041713	0.00095047
57	-0.01355	2.3349	1.528	2.243	2.1562	1.4684	0	0	0	0.41511	0.98654	9.4215	1988303133	2595637	0.0058484	0.0013038	0.0053321	0.0011661
58	-0.017109	2.3273	1.5255	2.214	2.1169	1.455	0	0	0	0.41432	0.98304	9.1527	1985131260	3171873	0.0074344	0.0015953	0.0067385	0.0014147
59	-0.021365	2.3184	1.5226	2.1837	2.0741	1.4402	0	0	0	0.41339	0.97886	8.8788	1981299910	3831350	0.00935	0.00193	0.0084218	0.0016959
60	-0.026383	2.3081	1.5193	2.1488	2.0305	1.425	0	0	0	0.41231	0.97396	8.5748	1976729832	4570078	0.011635	0.0023066	0.01041	0.0020068
61	-0.032221	2.2965	1.5154	2.1138	1.9892	1.4104	0	0	0	0.41109	0.96829	8.2793	1971352036	5377796	0.014324	0.0027206	0.012724	0.0023419
62	-0.038908	2.2834	1.5111	2.0745	1.9486	1.3959	0	0	0	0.40971	0.96184	7.9609	1965114362	6237674	0.017443	0.0031642	0.015379	0.0026928
63	-0.046462	2.2691	1.5063	2.0364	1.9041	1.3799	0	0	0	0.40819	0.9546	7.6631	1957987277	7127085	0.021006	0.0036268	0.018374	0.0030489
64	-0.054866	2.2535	1.5012	1.997	1.8635	1.3651	0	0	0	0.40652	0.94661	7.3668	1949967717	8019560	0.025016	0.0040958	0.021701	0.0033982
65	-0.064077	2.2369	1.4956	1.9568	1.8235	1.3504	0	0	0	0.40474	0.93793	7.0764	1941080103	8887614	0.02946	0.0045578	0.025337	0.0037288
66	-0.074023	2.2193	1.4897	1.9152	1.7875	1.337	0	0	0	0.40284	0.92865	6.7881	1931374250	9705853	0.034313	0.0050002	0.029248	0.0040302
67	-0.084631	2.2011	1.4836	1.8753	1.7516	1.3235	0	0	0	0.40086	0.91885	6.5226	1920920617	10453633	0.03954	0.0054125	0.033394	0.0042934
68	-0.095809	2.1823	1.4773	1.8357	1.7182	1.3108	0	0	0	0.3988	0.90864	6.2693	1909803890	11116727	0.045098	0.0057872	0.037729	0.0045127
69	-0.10746	2.1632	1.4708	1.796	1.6836	1.2975	0	0	0	0.3967	0.89811	6.0258	1898116122	11687768	0.050942	0.0061199	0.042202	0.0046848
70	-0.11949	2.1439	1.4642	1.7577	1.6516	1.2851	0	0	0	0.39455	0.88737	5.7991	1885950474	12165648	0.057025	0.0064093	0.046766	0.0048093
71	-0.13182	2.1246	1.4576	1.7204	1.6228	1.2739	0	0	0	0.39239	0.8765	5.5869	1873396258	12554216	0.063302	0.0066567	0.051375	0.0048878
72	-0.14436	2.1053	1.451	1.6827	1.5927	1.262	0	0	0	0.39022	0.86557	5.3799	1860535532	12860726	0.069732	0.0068649	0.055987	0.0049228
73	-0.15706	2.0862	1.4444	1.6472	1.5673	1.2519	0	0	0	0.38806	0.85465	5.1924	1847441178	13094354	0.076279	0.0070379	0.060562	0.004918
74	-0.16985	2.0674	1.4378	1.6113	1.541	1.2414	0	0	0	0.38591	0.84379	5.0094	1834176189	13264989	0.082912	0.0071802	0.065067	0.0048775
75	-0.18269	2.0489	1.4314	1.5765	1.5159	1.2312	0	0	0	0.38378	0.83303	4.8382	1820793827	13382362	0.089603	0.0072961	0.069474	0.0048057
76	-0.19553	2.0307	1.425	1.5423	1.4927	1.2218	0	0	0	0.38167	0.8224	4.6755	1807338332	13455495	0.096331	0.0073899	0.073759	0.0047063
77	-0.20836	2.0129	1.4188	1.5106	1.4697	1.2123	0	0	0	0.37959	0.81191	4.5293	1793845917	13492415	0.10308	0.0074654	0.0779	0.004582
78	-0.22115	1.9954	1.4126	1.4779	1.4476	1.2032	0	0	0	0.37754	0.8016	4.3836	1780345870	13500047	0.10983	0.0075258	0.081877	0.0044349
79	-0.23388	1.9784	1.4065	1.4467	1.4258	1.1941	0	0	0	0.37553	0.79146	4.2492	1766861639	13484231	0.11657	0.0075739	0.085676	0.0042675
80	-0.24653	1.9617	1.4006	1.4159	1.406	1.1858	0	0	0	0.37355	0.78151	4.1203	1753411833	13449806	0.12329	0.0076123	0.089282	0.0040821
81	-0.2591	1.9455	1.3948	1.385	1.388	1.1781	0	0	0	0.37161	0.77175	3.995	1740011103	13400730	0.12999	0.0076427	0.092685	0.0038806
82	-0.27157	1.9296	1.3891	1.3556	1.3699	1.1704	0	0	0	0.3697	0.76218	3.8793	1726670900	13340203	0.13666	0.0076667	0.095873	0.0036643
83	-0.28396	1.9142	1.3835	1.3278	1.351	1.1623	0	0	0	0.36782	0.7528	3.7726	1713400104	13270796	0.1433	0.0076858	0.098838	0.0034344
84	-0.29625	1.899	1.3781	1.2995	1.3353	1.1555	0	0	0	0.36598	0.7436	3.6676	1700205544	13194560	0.1499	0.0077008	0.10157	0.0031928
85	-0.30843	1.8843	1.3727	1.2712	1.3186	1.1483	0	0	0	0.36418	0.7346	3.5652	1687092424	13113120	0.15645	0.0077127	0.10407	0.0029422
86	-0.32052	1.8699	1.3674	1.2444	1.3036	1.1418	0	0	0	0.3624	0.72577	3.471	1674064661	13027763	0.16297	0.007722	0.10634	0.002685
87	-0.3325	1.8558	1.3623	1.2185	1.2885	1.1351	0	0	0	0.36066	0.71713	3.3823	1661125160	12939501	0.16944	0.0077294	0.10837	0.0024238
88	-0.34439	1.8421	1.3573	1.192	1.2735	1.1285	0	0	0	0.35895	0.70865	3.2936	1648276031	12849129	0.17586	0.0077352	0.11016	0.0021614
89	-0.35618	1.8287	1.3523	1.1677	1.2592	1.1221	0	0	0	0.35727	0.70034	3.2147	1635518758	12757273	0.18224	0.0077398	0.11173	0.0019013
90	-0.36788	1.8156	1.3474	1.1422	1.2458	1.1162	0	0	0	0.35562	0.6922	3.1338	1622854339	12664419	0.18857	0.0077434	0.11308	0.001647
91	-0.37948	1.8028	1.3427	1.1187	1.2332	1.1105	0	0	0	0.35399	0.68422	3.0608	1610283391	12570948	0.19486	0.0077462	0.11421	0.0014026
92	-0.39099	1.7902	1.338	1.0945	1.2203	1.1047	0	0	0	0.3524	0.67639	2.9878	1597806233	12477158	0.2011	0.0077484	0.11516	0.0011722
93	-0.40241	1.7779	1.3334	1.0708	1.2083	1.0992	0	0	0	0.35083	0.66871	2.9177	1585422953	12383280	0.20729	0.0077502	0.11593	0.00095955
94	-0.41374	1.7659	1.3289	1.0476	1.1974	1.0943	0	0	0	0.34929	0.66118	2.8507	1573133460	12289493	0.21343	0.0077516	0.11653	0.00076787
95	-0.42497	1.7541	1.3244	1.0246	1.1867	1.0893	0	0	0	0.34777	0.65379	2.786	1560937523	12195937	0.21953	0.0077526	0.11701	0.00059951
96	-0.43613	1.7426	1.3201	1.0025	1.1756	1.0842	0	0	0	0.34627	0.64653	2.7251	1548834806	12102717	0.22558	0.0077535	0.11736	0.00045575
97	-0.4472	1.7313	1.3158	0.98104	1.1642	1.079	0	0	0	0.3448	0.63941	2.6672	1536824888	12009918	0.23159	0.0077542	0.11762	0.00033715
98	-0.45819	1.7203	1.3116	0.95913	1.1543	1.0744	0	0	0	0.34336	0.63242	2.6094	1524907287	11917601	0.23755	0.0077547	0.11781	0.00024272
99	-0.4691	1.7094	1.3074	0.93743	1.1439	1.0695	0	0	0	0.34193	0.62556	2.5534	1513081470	11825817	0.24346	0.0077551	0.11794	0.00017015
100	-0.47994	1.6988	1.3034	0.91764	1.1341	1.065	0	0	0	0.34053	0.61882	2.5034	1501346870	11734600	0.24933	0.0077554	0.11803	0.00011633
101	-0.4907	1.6883	1.2994	0.89597	1.1263	1.0613	0	0	0	0.33914	0.6122	2.4497	1489702892	11643978	0.25515	0.0077557	0.11808	7.7634e-05
102	-0.50138	1.6781	1.2954	0.87579	1.1165	1.0567	0	0	0	0.33778	0.6057	2.4008	1478148921	11553971	0.26093	0.0077559	0.11812	5.0568e-05
103	-0.51198	1.668	1.2915	0.85561	1.1083	1.0527	0	0	0	0.33644	0.59931	2.3528	1466684327	11464594	0.26666	0.007756	0.11815	3.2032e-05
104	-0.52252	1.6582	1.2877	0.83649	1.0993	1.0485	0	0	0	0.33511	0.59302	2.3083	1455308470	11375857	0.27235	0.0077562	0.11816	1.9701e-05
105	-0.53299	1.6485	1.2839	0.81599	1.0906	1.0443	0	0	0	0.33381	0.58685	2.2614	1444020703	11287767	0.27799	0.0077563	0.11817	1.1712e-05
106	-0.54339	1.6389	1.2802	0.79771	1.0825	1.0405	0	0	0	0.33252	0.58078	2.2205	1432820376	11200327	0.28359	0.0077563	0.11817	6.748e-06
107	-0.55372	1.6296	1.2766	0.77823	1.075	1.0368	0	0	0	0.33125	0.57481	2.1776	1421706835	11113541	0.28915	0.0077564	0.11818	3.7231e-06
108	-0.56399	1.6204	1.273	0.75954	1.0668	1.0329	0	0	0	0.33	0.56894	2.1373	1410679428	11027407	0.29466	0.0077565	0.11818	2.0167e-06
109	-0.5742	1.6114	1.2694	0.74188	1.058	1.0286	0	0	0	0.32877	0.56316	2.0999	1399737501	10941927	0.30013	0.0077565	0.11818	1.0083e-06
110	-0.58433	1.6025	1.2659	0.7229	1.0522	1.0258	0	0	0	0.32755	0.55748	2.0604	1388880404	10857097	0.30556	0.0077565	0.11818	4.6539e-07
