## Supplementary Data: A zip file containing the simulation executable, the source code, R scripts, batch files, and simulation results. for "Age-related late-onset disease heritability patterns and implications for genome-wide association studies": ScatterData.csv

Age	OR	Beta
46	68.738	4.2303
47	1.925	0.65491
48	1.8949	0.63919
49	3.302	1.1945
49	4.4075	1.4833
50	14.304	2.6605
50	18.555	2.9207
51	78.875	4.3679
51	2.6853	0.9878
51	8.7308	2.1669
52	441.69	6.0906
52	21.923	3.0875
52	71.689	4.2723
53	1.3295	0.28477
53	24.509	3.199
53	6.2929	1.8394
53	5.0266	1.6147
53	2.1964	0.78684
54	14.683	2.6867
54	1.6452	0.49789
54	12.096	2.4929
54	24.366	3.1932
54	3.6063	1.2827
54	6.3709	1.8517
54	22.088	3.095
55	13.439	2.5982
55	18.297	2.9068
55	3.7828	1.3305
55	18.81	2.9344
55	75.537	4.3246
55	0.513	-0.66748
56	15.872	2.7646
56	164.63	5.1037
56	8.4374	2.1327
56	5.8036	1.7585
56	22.765	3.1252
56	1.7155	0.53972
56	4.3758	1.4761
56	1.5352	0.42864
57	24.017	3.1787
57	63.463	4.1504
57	76.806	4.3413
57	16.521	2.8046
57	4.1352	1.4195
57	7.0429	1.952
57	2.3458	0.85262
57	12.536	2.5286
57	16.976	2.8318
57	1.8016	0.58866
57	7.2299	1.9782
57	0.67421	-0.39422
58	1.646	0.49837
58	1.379	0.32137
58	47.463	3.8599
58	5.3395	1.6751
58	1.1477	0.13776
58	3.6793	1.3027
58	35.613	3.5727
58	88.688	4.4851
58	19.682	2.9797
58	28.119	3.3365
58	34.129	3.5301
58	3.2674	1.184
58	21.919	3.0873
58	25.984	3.2575
58	38.096	3.6401
58	0.9936	-0.0064166
59	33.367	3.5076
59	21.512	3.0686
59	24.677	3.2059
59	1.9826	0.68441
59	9.1334	2.2119
59	1.1589	0.14749
59	14.569	2.6789
59	2.1884	0.78317
59	7.6454	2.0341
59	18.165	2.8995
59	3.9736	1.3797
59	10.163	2.3188
59	104.86	4.6526
59	34.109	3.5296
59	4.5801	1.5217
60	26.071	3.2608
60	3.7272	1.3157
60	5.3585	1.6787
60	100.25	4.6076
60	1.0028	0.0027785
60	12.76	2.5463
60	10.698	2.37
60	53.453	3.9788
60	39.916	3.6868
60	13.986	2.6381
60	30.365	3.4133
60	33.224	3.5033
60	5.8749	1.7707
60	130.66	4.8726
60	3.3484	1.2085
60	33.092	3.4993
60	1.4643	0.38137
60	44.075	3.7859
60	75.024	4.3178
60	2.3403	0.85027
60	3.4218	1.2302
61	32.553	3.4829
61	0.47268	-0.74934
61	12.867	2.5547
61	18.154	2.8989
61	36.924	3.6089
61	40.43	3.6996
61	3.6601	1.2975
61	9.4578	2.2468
61	1.7561	0.56311
61	14.771	2.6927
61	137.12	4.9208
61	2.0888	0.73659
61	0.52853	-0.63766
61	4.2332	1.443
61	6.3449	1.8476
61	3.9513	1.374
61	10.452	2.3468
61	3.5706	1.2727
61	21.254	3.0566
61	26.93	3.2932
61	3.8365	1.3446
61	1.3733	0.31719
62	19.495	2.9702
62	3.0032	1.0997
62	19.794	2.9854
62	7.4607	2.0096
62	22.39	3.1086
62	2.8823	1.0586
62	9.4903	2.2503
62	2.4159	0.88205
62	36.555	3.5988
62	5.0518	1.6197
62	10.312	2.3333
62	12.958	2.5618
62	51.583	3.9432
62	45.526	3.8183
62	15.06	2.712
62	12.157	2.4979
62	1.0488	0.047618
62	4.5893	1.5237
62	32.759	3.4892
62	2.0153	0.70075
62	23.809	3.1701
62	6.7382	1.9078
62	3.9162	1.3651
62	80.678	4.3905
62	1.5477	0.43675
63	3.4092	1.2265
63	21.21	3.0545
63	3.8125	1.3383
63	19.506	2.9707
63	12.312	2.5106
63	12.539	2.5289
63	15.889	2.7656
63	4.452	1.4934
63	1.9351	0.66016
63	46.833	3.8466
63	13.462	2.5999
63	40.884	3.7107
63	85.588	4.4495
63	14.725	2.6895
63	12.198	2.5012
63	17.015	2.8341
63	11.655	2.4557
63	22.463	3.1119
63	16.971	2.8315
63	22.859	3.1293
63	6.8005	1.917
63	2.2501	0.81098
63	14.671	2.6859
63	28.942	3.3653
63	23.755	3.1678
63	4.3658	1.4738
63	3.8038	1.336
63	4.8041	1.5695
63	2.3426	0.85128
63	3.9456	1.3726
63	2.9312	1.0754
64	27.168	3.302
64	66.33	4.1946
64	5.999	1.7916
64	10.158	2.3182
64	15.878	2.7649
64	4.8293	1.5747
64	155.64	5.0475
64	5.3056	1.6688
64	0.84288	-0.17093
64	0.0686	-2.6795
64	129.28	4.862
64	24.823	3.2118
64	2.8272	1.0393
64	20.065	2.999
64	14.318	2.6615
64	4.4386	1.4903
64	2.0153	0.70075
64	6.3875	1.8543
64	8.413	2.1298
64	2.9157	1.0701
64	4.7458	1.5573
64	0.2879	-1.2451
64	17.607	2.8683
64	2.5435	0.93354
64	16.424	2.7988
64	1.5892	0.46322
64	5.2683	1.6617
64	1.6656	0.51021
64	6.1703	1.8197
64	18.368	2.9106
64	100.37	4.6088
64	17.05	2.8361
64	1.2282	0.20559
64	15.626	2.7489
64	52.331	3.9576
65	2.2303	0.80215
65	27.527	3.3152
65	74.597	4.3121
65	47.173	3.8538
65	13.101	2.5727
65	10.061	2.3086
65	0.34317	-1.0695
65	3.8765	1.3549
65	4.9837	1.6062
65	12.432	2.5203
65	6.7473	1.9091
65	17.919	2.8859
65	3.5024	1.2534
65	11.331	2.4276
65	13.874	2.63
65	4.0718	1.4041
65	3.6428	1.2927
65	31.612	3.4536
65	5.1793	1.6447
65	13.038	2.5679
65	13.741	2.6204
65	11.344	2.4287
65	60.653	4.1052
65	15.547	2.7439
65	1.4231	0.35282
65	91.171	4.5127
65	1.6922	0.52604
65	13.555	2.6068
65	15.077	2.7132
65	28.325	3.3438
65	46.865	3.8473
65	3.6614	1.2979
65	92.703	4.5294
65	11.34	2.4284
66	15.7	2.7536
66	3.4238	1.2308
66	2.2657	0.81788
66	19.833	2.9873
66	7.2406	1.9797
66	3.8645	1.3518
66	5.0218	1.6138
66	3.6131	1.2846
66	29.591	3.3875
66	0.34639	-1.0602
66	1.5504	0.43853
66	25.899	3.2542
66	3.0215	1.1057
66	18.934	2.941
66	20.098	3.0006
66	3.7292	1.3162
66	33.171	3.5017
66	19.11	2.9502
66	9.2434	2.2239
66	29.733	3.3923
66	14.596	2.6807
66	15.565	2.745
66	5.2386	1.656
66	0.54598	-0.60517
66	1.7887	0.58148
66	13.631	2.6124
66	5.1833	1.6454
66	7.1992	1.974
66	0.71355	-0.3375
66	12.157	2.4979
66	1.7728	0.57255
66	43.452	3.7717
66	2.5879	0.95085
66	8.5857	2.1501
66	1.5643	0.44743
66	42.804	3.7566
66	4.1051	1.4122
66	26.355	3.2717
66	25.647	3.2444
66	1.6087	0.47544
67	1.837	0.60813
67	9.7463	2.2769
67	44.729	3.8006
67	1.3363	0.28988
67	1.5519	0.43948
67	15.059	2.712
67	7.3423	1.9937
67	4.3316	1.4659
67	154.07	5.0374
67	17.314	2.8515
67	28.306	3.3431
67	5.8309	1.7632
67	0.46787	-0.75957
67	2.206	0.79119
67	3.8808	1.356
67	3.1681	1.1531
67	8.2649	2.112
67	1.9241	0.65443
67	9.5273	2.2542
67	3.3299	1.203
67	3.182	1.1575
67	12.05	2.4891
67	4.1436	1.4216
67	91.706	4.5186
67	5.3604	1.679
67	1.0359	0.035252
67	3.8201	1.3403
67	1.977	0.68158
67	69.493	4.2412
67	3.2689	1.1845
67	24.885	3.2143
67	1.5232	0.42083
67	12.473	2.5235
67	68.387	4.2252
67	17.146	2.8417
67	6.9226	1.9348
68	23.304	3.1486
68	8.8892	2.1848
68	1.7481	0.55851
68	7.3133	1.9897
68	1.9392	0.66225
68	5.5566	1.715
68	32.052	3.4674
68	4.376	1.4761
68	7.9388	2.0718
68	7.1412	1.9659
68	3.5656	1.2713
68	58.948	4.0767
68	0.20765	-1.5719
68	21.729	3.0786
68	2.7304	1.0044
68	8.8912	2.1851
68	14.006	2.6395
68	1.7909	0.5827
68	6.2757	1.8367
68	7.9244	2.0699
68	12.419	2.5193
68	18.905	2.9394
68	1.4306	0.35807
68	1.1807	0.16611
68	7.0946	1.9593
68	4.0419	1.3967
68	1.7469	0.55786
68	15.953	2.7696
68	19.829	2.9872
68	3.4727	1.2449
68	2.9475	1.0809
68	1.434	0.36048
68	2.0439	0.71485
68	2.2991	0.83252
68	5.369	1.6806
68	9.6904	2.2711
68	0.39252	-0.93518
68	1.687	0.52294
68	4.0637	1.4021
68	47.773	3.8665
68	3.02	1.1052
68	2.9101	1.0682
68	13.268	2.5853
68	17.043	2.8358
68	0.92202	-0.081185
68	25.296	3.2306
68	8.9919	2.1963
68	0.092156	-2.3843
68	5.0862	1.6265
68	11.355	2.4296
68	55.764	4.0211
69	18.559	2.921
69	4.6499	1.5369
69	4.0475	1.3981
69	4.1818	1.4307
69	2.7656	1.0172
69	18.969	2.9428
69	35.441	3.5679
69	3.5893	1.2779
69	47.918	3.8695
69	3.2078	1.1656
69	5.1662	1.6421
69	13.294	2.5873
69	2.913	1.0692
69	8.0589	2.0868
69	7.3502	1.9947
69	64.173	4.1616
69	2.0827	0.73366
69	14.211	2.654
69	6.4889	1.8701
69	22.872	3.1299
69	4.5473	1.5145
69	2.6531	0.97574
69	33.703	3.5176
69	4.0499	1.3987
69	29.563	3.3865
69	3.7639	1.3254
69	12.195	2.501
69	14.466	2.6718
69	22.814	3.1274
69	6.4929	1.8707
69	26.974	3.2949
69	4.312	1.4614
69	1.3599	0.3074
69	1.1497	0.13949
69	22.947	3.1332
69	8.058	2.0867
69	6.1767	1.8208
69	3.7071	1.3102
69	1.7367	0.552
70	2.8907	1.0615
70	13.467	2.6003
70	7.2722	1.9841
70	1.379	0.32138
70	0.66112	-0.41381
70	5.5845	1.72
70	8.3434	2.1215
70	8.3738	2.1251
70	4.2483	1.4465
70	3.1987	1.1628
70	2.3817	0.86781
70	21.717	3.0781
70	69.749	4.2449
70	28.859	3.3624
70	10.043	2.3069
70	6.9414	1.9375
70	0.70317	-0.35216
70	8.6174	2.1538
70	4.9724	1.6039
70	24.667	3.2055
70	1.4956	0.40252
70	0.87706	-0.13118
70	2.5775	0.94681
70	9.3898	2.2396
70	7.0573	1.9541
70	1.0128	0.012722
70	41.638	3.729
70	22.646	3.12
70	18.022	2.8916
70	3.1688	1.1533
70	0.22076	-1.5107
70	72.151	4.2788
70	15.142	2.7175
70	8.2528	2.1105
70	0.65813	-0.41835
70	14.607	2.6815
70	2.3601	0.85868
70	59.683	4.0891
70	4.9576	1.6009
70	3.5649	1.2711
70	3.5258	1.2601
70	5.0359	1.6166
70	6.5841	1.8847
70	6.9652	1.9409
70	0.94555	-0.05599
70	15.147	2.7178
70	70.996	4.2626
70	24.796	3.2107
70	2.1391	0.76039
70	23.107	3.1402
70	19.996	2.9955
70	0.58423	-0.53746
70	0.92756	-0.075195
71	2.427	0.88664
71	2.038	0.71199
71	2.2246	0.79959
71	1.395	0.33291
71	0.23437	-1.4508
71	1.5987	0.4692
71	0.74359	-0.29627
71	29.147	3.3724
71	20.587	3.0247
71	2.907	1.0671
71	8.0368	2.084
71	47.458	3.8598
71	6.9767	1.9426
71	42.739	3.7551
71	0.6017	-0.50799
71	3.7342	1.3175
71	2.7985	1.0291
71	1.6922	0.52601
71	1.9669	0.67648
71	2.9552	1.0836
71	25.246	3.2287
71	11.747	2.4636
71	6.6757	1.8985
71	3.2758	1.1866
71	2.2587	0.81481
71	38.924	3.6616
71	4.3172	1.4626
71	12.559	2.5305
71	1.3701	0.3149
71	5.0305	1.6155
71	7.8851	2.065
71	10.615	2.3623
71	12.729	2.5439
71	3.2315	1.1729
71	1.0486	0.047493
71	1.3678	0.31323
71	6.7251	1.9058
71	2.8793	1.0575
71	1.5579	0.44337
71	4.0031	1.3871
71	0.57523	-0.55299
71	4.0416	1.3966
71	1.1527	0.14212
71	0.6469	-0.43556
71	12.28	2.508
71	10.325	2.3345
71	5.872	1.7702
71	0.63799	-0.44943
71	44.813	3.8025
71	3.9162	1.3651
72	0.26559	-1.3258
72	2.1484	0.76471
72	3.1967	1.1621
72	1.1903	0.17418
72	2.2154	0.79545
72	8.5112	2.1414
72	2.0152	0.70073
72	1.8338	0.60638
72	2.6301	0.96701
72	0.65501	-0.4231
72	7.6079	2.0292
72	7.5975	2.0278
72	25.297	3.2307
72	17.368	2.8546
72	0.57638	-0.55099
72	3.3301	1.203
72	0.59448	-0.52007
72	22.617	3.1187
72	18.831	2.9355
72	8.0473	2.0853
72	2.4936	0.91371
72	0.93429	-0.067967
72	3.9435	1.3721
72	26.696	3.2845
72	5.7035	1.7411
72	5.2494	1.6581
72	0.54686	-0.60355
72	2.7143	0.99853
72	1.3936	0.33191
72	6.2655	1.8351
72	4.2714	1.452
72	9.7073	2.2729
72	35.015	3.5558
72	5.1222	1.6336
72	0.57645	-0.55087
72	4.7485	1.5578
72	18.186	2.9007
72	53.151	3.9731
72	6.8006	1.917
72	0.94083	-0.060989
72	3.1776	1.1561
72	4.3022	1.4591
72	2.9997	1.0985
72	5.1032	1.6299
72	2.3005	0.83312
72	1.5247	0.42177
72	2.8239	1.0381
73	1.7708	0.57146
73	0.23436	-1.4509
73	4.4442	1.4916
73	10.883	2.3872
73	1.9301	0.65759
73	4.0315	1.3941
73	59.628	4.0881
73	1.6048	0.47303
73	2.6082	0.95866
73	16.204	2.7853
73	15.003	2.7082
73	10.727	2.3728
73	0.92658	-0.076251
73	1.0727	0.070192
73	21.797	3.0818
73	12.273	2.5074
73	14.522	2.6757
73	0.47933	-0.73536
73	72.486	4.2834
73	27.104	3.2997
73	5.3718	1.6812
73	12.743	2.545
73	2.0933	0.73873
73	0.9052	-0.099599
73	11.101	2.407
73	5.0526	1.6199
73	3.8164	1.3393
73	6.8871	1.9297
73	41.966	3.7369
73	1.4826	0.39383
73	12.658	2.5383
73	0.77012	-0.2612
73	4.186	1.4317
73	3.0977	1.1307
73	5.9749	1.7876
73	3.301	1.1942
73	13.689	2.6166
73	8.111	2.0932
73	4.2303	1.4423
73	16.367	2.7953
73	3.3363	1.2049
73	2.3856	0.86946
73	2.3468	0.85305
73	2.958	1.0845
73	8.3889	2.1269
73	19.448	2.9678
74	4.9072	1.5907
74	11.742	2.4632
74	18.071	2.8943
74	5.7975	1.7574
74	0.95317	-0.047962
74	1.6496	0.5005
74	0.25044	-1.3845
74	3.6061	1.2826
74	7.4179	2.0039
74	1.6293	0.48814
74	15.091	2.7141
74	25.35	3.2328
74	1.6149	0.4793
74	22.123	3.0966
74	7.1731	1.9703
74	1.0628	0.060879
74	1.8642	0.62281
74	2.5616	0.94063
74	10.566	2.3576
74	0.53239	-0.63038
74	3.7278	1.3158
74	52.932	3.969
74	19.955	2.9935
74	2.1472	0.76417
74	7.0227	1.9492
74	6.9121	1.9333
74	4.9457	1.5985
74	1.7309	0.54861
74	2.3063	0.83565
74	2.5028	0.91739
74	2.959	1.0849
74	4.2918	1.4567
74	13.495	2.6023
74	14.375	2.6655
74	11.493	2.4418
74	2.2952	0.83083
74	5.641	1.7301
74	2.1036	0.74364
74	2.3811	0.86755
74	4.3084	1.4606
74	2.7848	1.0242
74	7.0899	1.9587
74	4.4874	1.5013
74	1.8609	0.62108
74	18.972	2.943
75	1.6701	0.51287
75	6.7164	1.9046
75	0.64208	-0.44304
75	1.7152	0.53951
75	2.518	0.92346
75	35.791	3.5777
75	1.8313	0.60503
75	16.689	2.8148
75	4.1757	1.4293
75	6.1176	1.8112
75	5.5718	1.7177
75	2.3002	0.83301
75	22.78	3.1259
75	28.424	3.3472
75	10.969	2.3951
75	2.9944	1.0967
75	10.002	2.3028
75	2.5818	0.94848
75	2.3907	0.87159
75	0.7067	-0.34715
75	4.4772	1.499
75	14.844	2.6976
75	7.1499	1.9671
75	3.0139	1.1032
75	11.571	2.4485
75	5.3153	1.6706
75	10.09	2.3115
75	4.0034	1.3872
75	16.011	2.7733
75	11.039	2.4014
75	46.455	3.8385
75	4.8987	1.589
75	50.97	3.9312
75	9.5756	2.2592
75	15.71	2.7543
75	9.1752	2.2165
75	14.703	2.688
75	23.159	3.1424
75	5.4259	1.6912
75	2.5818	0.94848
75	4.7187	1.5515
75	14.548	2.6774
75	5.9102	1.7767
75	7.7252	2.0445
75	15.606	2.7476
75	3.4623	1.2419
76	1.9767	0.68144
76	0.80835	-0.21276
76	18.565	2.9213
76	12.219	2.503
76	47.175	3.8539
76	9.4809	2.2493
76	0.81884	-0.19987
76	4.0573	1.4005
76	5.3719	1.6812
76	12.922	2.5589
76	0.41203	-0.88666
76	3.4217	1.2301
76	1.9222	0.65345
76	2.7612	1.0157
76	0.54499	-0.60698
76	1.9506	0.66814
76	1.3072	0.26789
76	1.9071	0.6456
76	1.2534	0.22589
76	10.944	2.3928
76	3.628	1.2887
76	9.9394	2.2965
76	3.2435	1.1766
76	8.3144	2.118
76	7.8258	2.0574
76	2.8908	1.0615
76	23.815	3.1703
76	4.0167	1.3905
76	8.6671	2.1595
76	2.4595	0.89996
76	7.4913	2.0137
76	20.643	3.0274
76	3.2338	1.1737
76	7.2803	1.9852
76	3.8125	1.3383
76	11.202	2.4161
76	21.029	3.0459
76	0.31155	-1.1662
76	2.1617	0.77088
77	1.6988	0.52991
77	4.0744	1.4047
77	13.16	2.5772
77	0.23678	-1.4406
77	1.0971	0.092649
77	14.377	2.6656
77	2.1134	0.74832
77	1.1144	0.10832
77	0.33153	-1.104
77	2.6327	0.968
77	8.9163	2.1879
77	1.8513	0.61591
77	34.185	3.5318
77	1.9346	0.65992
77	1.0731	0.070543
77	10.699	2.3701
77	6.6514	1.8948
77	5.1459	1.6382
77	0.87349	-0.13525
77	22.696	3.1222
77	5.4796	1.701
77	5.8624	1.7686
77	4.6673	1.5406
77	3.7644	1.3256
77	1.4407	0.36516
77	2.4508	0.89643
77	0.68001	-0.38565
77	0.75858	-0.27631
77	4.9966	1.6088
77	37.307	3.6192
77	3.0489	1.1148
77	7.4438	2.0074
77	1.3063	0.26721
77	3.5497	1.2669
77	0.37933	-0.96934
77	4.8994	1.5891
77	2.1567	0.76859
77	1.3833	0.32446
77	2.45	0.89609
77	63.487	4.1508
77	0.47375	-0.74707
77	4.8628	1.5816
77	0.81488	-0.20471
78	20.763	3.0332
78	2.2749	0.82192
78	1.0025	0.0025417
78	1.1818	0.16706
78	6.5178	1.8745
78	47.941	3.87
78	2.4965	0.91488
78	1.8927	0.63803
78	0.65768	-0.41904
78	3.2371	1.1747
78	1.2815	0.24804
78	0.6415	-0.44394
78	11.704	2.4599
78	5.0896	1.6272
78	22.505	3.1137
78	9.3823	2.2388
78	1.5604	0.44497
78	3.1516	1.1479
78	14.469	2.672
78	57.95	4.0596
78	3.0744	1.1231
78	22.578	3.117
78	1.3751	0.31854
78	3.943	1.3719
78	3.016	1.1039
78	0.72956	-0.31532
78	5.7523	1.7496
78	23.356	3.1509
78	5.1995	1.6486
78	1.0076	0.007594
78	3.7925	1.333
78	0.78729	-0.23916
78	1.3862	0.32657
78	11.92	2.4782
78	18.931	2.9408
78	1.2443	0.21853
78	3.2668	1.1838
78	29.797	3.3944
78	2.5214	0.9248
78	1.2572	0.22889
79	12.218	2.5029
79	8.4233	2.131
79	8.936	2.1901
79	12.347	2.5134
79	23.488	3.1565
79	6.2649	1.835
79	0.57654	-0.55071
79	0.27706	-1.2835
79	2.3878	0.87036
79	28.593	3.3531
79	5.3334	1.674
79	20.85	3.0374
79	9.4545	2.2465
79	7.1177	1.9626
79	0.38018	-0.9671
79	2.6906	0.98975
79	9.8295	2.2854
79	0.60241	-0.50682
79	0.92522	-0.077725
79	11.665	2.4566
79	0.59205	-0.52417
79	15.039	2.7106
79	6.1773	1.8209
79	3.3308	1.2032
79	13.17	2.578
79	20.388	3.015
79	1.1113	0.10553
79	3.5484	1.2665
79	7.7564	2.0485
79	1.2067	0.18789
79	3.7564	1.3235
79	10.959	2.3942
79	11.88	2.4749
79	3.3207	1.2002
79	1.0062	0.0061847
80	5.0608	1.6215
80	6.1624	1.8185
80	4.0409	1.3965
80	4.3402	1.4679
80	8.6914	2.1623
80	21.36	3.0615
80	0.88084	-0.12688
80	2.8439	1.0452
80	6.548	1.8792
80	23.054	3.1378
80	0.45961	-0.77738
80	11.032	2.4008
80	2.4615	0.90076
80	9.1641	2.2153
80	25.42	3.2355
80	0.57952	-0.54556
80	16.921	2.8286
80	3.0601	1.1184
80	28.614	3.3539
80	2.167	0.77334
80	1.6654	0.51009
80	1.8296	0.60408
80	6.9602	1.9402
80	16.973	2.8316
80	1.7947	0.58481
80	1.4741	0.38808
80	2.6819	0.98654
80	2.8055	1.0316
80	26.483	3.2765
80	3.6475	1.294
80	5.0083	1.6111
80	19.666	2.9789
80	7.23	1.9782
80	6.2923	1.8393
80	0.68011	-0.3855
80	0.87846	-0.12959
80	1.4413	0.36558
80	2.5115	0.92088
80	14.231	2.6554
81	0.64647	-0.43622
81	0.71906	-0.32981
81	14.745	2.6909
81	28.09	3.3354
81	5.0767	1.6247
81	1.6254	0.48573
81	3.4419	1.236
81	0.80227	-0.22031
81	2.6521	0.97534
81	8.4919	2.1391
81	1.0465	0.04545
81	1.0852	0.081721
81	10.872	2.3861
81	12.871	2.555
81	6.2014	1.8248
81	1.8591	0.6201
81	1.0406	0.039771
81	0.96848	-0.032026
81	6.091	1.8068
81	9.8425	2.2867
81	5.011	1.6116
81	6.3599	1.85
81	12.081	2.4917
81	4.1463	1.4222
81	1.0411	0.04025
81	0.88692	-0.12
81	0.4691	-0.75695
82	3.1314	1.1415
82	1.1421	0.13288
82	1.3975	0.33466
82	8.2225	2.1069
82	18.696	2.9283
82	20.374	3.0143
82	1.5259	0.42256
82	14.293	2.6598
82	4.1005	1.4111
82	10.012	2.3038
82	2.2976	0.83185
82	12.221	2.5032
82	1.5607	0.44516
82	2.0364	0.71117
82	26.942	3.2937
82	9.8923	2.2918
82	5.3383	1.6749
82	1.3969	0.33426
82	1.589	0.46312
82	0.8	-0.22314
82	3.8007	1.3352
82	1.7298	0.548
82	4.4102	1.4839
82	7.3907	2.0002
82	31.018	3.4346
82	9.7665	2.279
82	0.9692	-0.031287
82	1.6763	0.51658
82	16.193	2.7846
82	7.2624	1.9827
82	1.0356	0.034988
82	4.6321	1.533
82	8.4103	2.1295
82	10.808	2.3803
82	7.0828	1.9577
82	6.5655	1.8818
83	0.71119	-0.34081
83	1.6329	0.49033
83	4.1298	1.4182
83	0.6239	-0.47176
83	2.3019	0.83373
83	7.0964	1.9596
83	1.245	0.21917
83	4.7561	1.5594
83	1.2652	0.23521
83	84.954	4.4421
83	6.2898	1.8389
83	1.0873	0.083699
83	1.3707	0.31533
83	12.532	2.5283
83	0.64229	-0.44272
83	8.5144	2.1418
83	0.89527	-0.11063
83	1.4922	0.40025
83	11.781	2.4665
83	4.1414	1.421
83	4.8834	1.5858
83	0.34242	-1.0717
83	5.2913	1.6661
83	3.4627	1.242
83	3.3042	1.1952
83	2.1489	0.76497
83	14.766	2.6924
83	2.4631	0.90141
83	2.8459	1.0459
83	7.6969	2.0408
83	3.6862	1.3046
83	1.2339	0.21019
84	3.5035	1.2538
84	1.9239	0.65437
84	31.756	3.4581
84	5.9113	1.7769
84	6.7053	1.9029
84	1.9605	0.67322
84	1.6459	0.49831
84	4.866	1.5823
84	7.1028	1.9605
84	5.5429	1.7125
84	1.5999	0.46993
84	7.059	1.9543
84	3.4462	1.2373
84	11.216	2.4173
84	0.87244	-0.13646
84	1.0406	0.039807
84	19.64	2.9776
84	2.1622	0.77111
84	15.781	2.7588
84	0.11337	-2.1771
84	1.2883	0.2533
84	0.56189	-0.57644
84	1.242	0.21675
84	0.25624	-1.3616
84	8.6196	2.154
84	6.6048	1.8878
84	2.2935	0.83007
84	3.3207	1.2002
84	1.9096	0.64689
84	1.8645	0.62301
84	1.4916	0.39984
84	6.4334	1.8615
85	1.626	0.4861
85	23.104	3.14
85	11.633	2.4539
85	12.828	2.5516
85	4.3882	1.4789
85	2.3809	0.86749
85	0.59595	-0.5176
85	5.5141	1.7073
85	0.37403	-0.98342
85	3.7775	1.3291
85	13.055	2.5692
85	1.1715	0.15827
85	8.1998	2.1041
85	22.791	3.1264
85	2.0269	0.70651
85	5.7859	1.7554
85	1.1103	0.10465
85	8.0906	2.0907
85	8.1538	2.0985
85	10.521	2.3534
85	1.8398	0.60968
86	1.6101	0.47631
86	4.8591	1.5809
86	1.3416	0.29384
86	4.1402	1.4208
86	9.6305	2.2649
86	37.798	3.6322
86	5.013	1.612
86	7.1513	1.9673
86	5.9148	1.7775
86	3.2883	1.1904
86	11.056	2.403
86	10.846	2.3838
86	18.481	2.9167
86	3.9162	1.3651
86	2.007	0.69665
86	4.5147	1.5073
86	0.39045	-0.94045
86	7.2022	1.9744
86	1.5388	0.43101
86	6.5698	1.8825
86	17.535	2.8642
86	5.1954	1.6478
86	3.4913	1.2503
86	5.6978	1.7401
86	4.2414	1.4449
87	5.0739	1.6241
87	3.0535	1.1163
87	7.7985	2.0539
87	4.5622	1.5178
87	3.4398	1.2354
87	8.9901	2.1961
87	1.0016	0.0016479
87	5.8273	1.7626
87	5.2597	1.6601
87	1.1697	0.15671
87	13.618	2.6114
87	1.4229	0.35273
87	2.1808	0.77968
87	14.097	2.646
87	17.38	2.8553
87	2.5265	0.92682
87	1.511	0.41278
87	9.3137	2.2315
87	0.54555	-0.60597
87	3.7253	1.3152
87	0.69451	-0.36455
87	5.2802	1.664
87	1.1487	0.13865
87	11.909	2.4773
87	17.807	2.8796
87	0.57607	-0.55152
88	9.3088	2.231
88	6.9949	1.9452
88	23.78	3.1688
88	3.5529	1.2678
88	7.6257	2.0315
88	4.9448	1.5983
88	3.3506	1.2091
88	1.9985	0.69238
88	17.788	2.8785
88	5.0547	1.6203
88	5.9978	1.7914
88	6.5461	1.8789
88	5.4842	1.7019
89	28.237	3.3406
89	1.6029	0.47182
89	1.3889	0.32854
89	0.79988	-0.22329
89	2.1617	0.77092
89	1.9908	0.68855
89	2.3249	0.84368
89	3.0367	1.1108
89	13.232	2.5827
89	2.2827	0.82535
89	25.915	3.2548
90	1.0113	0.01119
90	5.9861	1.7894
90	30.111	3.4049
90	7.1854	1.9721
90	1.4376	0.36301
90	2.9991	1.0983
90	1.2941	0.25782
90	8.1726	2.1008
90	29.416	3.3815
90	5.8305	1.7631
90	2.0774	0.7311
90	1.6231	0.48435
91	6.0199	1.7951
91	1.1852	0.16988
91	1.2134	0.1934
91	6.7036	1.9026
91	1.2436	0.21798
91	0.59265	-0.52314
91	11.276	2.4227
91	4.5218	1.5089
91	1.3709	0.31547
91	5.888	1.7729
91	0.62119	-0.47612
91	4.4736	1.4982
91	3.4497	1.2383
92	1.9016	0.6427
92	2.2648	0.81749
92	0.70105	-0.35517
92	2.8972	1.0637
92	5.9368	1.7812
92	3.9032	1.3618
92	8.3794	2.1258
92	7.3536	1.9952
92	1.0983	0.093767
92	24.554	3.2009
92	5.9809	1.7886
92	2.6401	0.97081
93	1.0734	0.070823
93	3.2071	1.1654
93	3.3296	1.2028
93	1.6151	0.47941
93	8.7394	2.1678
93	0.31692	-1.1491
94	1.696	0.52829
94	2.8152	1.035
94	5.7883	1.7558
94	0.99054	-0.0095037
94	2.7071	0.99589
94	2.0346	0.71028
94	10.754	2.3753
94	0.45825	-0.78033
95	3.5875	1.2775
95	3.6567	1.2966
95	5.3146	1.6705
95	3.6738	1.3012
95	0.43673	-0.82844
96	5.7258	1.745
97	0.79472	-0.22976
97	16.63	2.8112
97	2.8437	1.0451
98	0.7598	-0.2747
99	1.713	0.53824
99	11.878	2.4747
99	7.6454	2.0341
99	3.9773	1.3806
101	2.1018	0.74278
102	11.897	2.4763
102	7.6326	2.0324
107	1.2294	0.2065
