## Supplementary Data: A zip file containing the simulation executable, the source code, R scripts, batch files, and simulation results. for "Age-related late-onset disease heritability patterns and implications for genome-wide association studies": StatisticalPower.csv

Age	nCases	p0	c0	d0	s0	sd0	p1	c1	d1	s1	sd1	p2	c2	d2	s2	sd2	p3	c3	d3	s3	sd3	p4	c4	d4	s4	sd4	p5	c5	d5	s5	sd5	p6	c6	d6	s6	sd6	p7	c7	d7	s7	sd7	p8	c8	d8	s8	sd8
43	5	0.073003	0.16667	-0.093664	0.16667	-0.093664	0.073001	0.16667	-0.093666	0.16667	-0.093666	0.072997	0.033333	0.039664	0.033333	0.039664	0.28599	0.36667	-0.080674	0.36667	-0.080674	0.286	0.23333	0.052663	0.23333	0.052663	0.286	0.26667	0.019338	0.26667	0.019338	0.50001	0.4	0.10001	0.4	0.10001	0.5	0.6	-0.099999	0.6	-0.099999	0.5	0.36667	0.13334	0.36667	0.13334
44	30417	0.073003	0.08418	-0.011177	0.084193	-0.011191	0.073001	0.079232	-0.0062314	0.079246	-0.0062458	0.072997	0.076279	-0.0032818	0.076272	-0.0032747	0.28599	0.31576	-0.029768	0.31577	-0.029777	0.286	0.30631	-0.020318	0.3063	-0.020306	0.286	0.29633	-0.010321	0.29632	-0.010316	0.50001	0.53695	-0.036939	0.53693	-0.036916	0.5	0.52332	-0.02332	0.52333	-0.023333	0.5	0.51342	-0.013415	0.51339	-0.013391
45	68921	0.073003	0.083054	-0.010052	0.083403	-0.0104	0.073	0.079944	-0.0069438	0.07973	-0.0067301	0.072997	0.076933	-0.0039368	0.076731	-0.0037341	0.28599	0.31515	-0.029157	0.31534	-0.029347	0.286	0.30509	-0.019097	0.30546	-0.019468	0.286	0.29645	-0.010446	0.29641	-0.010407	0.50001	0.53436	-0.034356	0.53515	-0.03514	0.5	0.52477	-0.024775	0.52433	-0.024334	0.5	0.51205	-0.012046	0.51246	-0.012458
46	117610	0.073002	0.082629	-0.0096271	0.082983	-0.0099815	0.073	0.080006	-0.007006	0.07988	-0.0068799	0.072997	0.075945	-0.002948	0.076305	-0.003308	0.28599	0.31475	-0.028755	0.31502	-0.029027	0.28599	0.3067	-0.02071	0.30614	-0.020142	0.286	0.29603	-0.010023	0.2962	-0.010199	0.50001	0.53484	-0.034831	0.53498	-0.034974	0.5	0.52318	-0.023182	0.52371	-0.02371	0.5	0.51367	-0.013665	0.51312	-0.013113
47	179082	0.073001	0.082584	-0.009583	0.082803	-0.0098018	0.072999	0.079514	-0.0065145	0.079714	-0.006715	0.072996	0.07663	-0.0036335	0.076452	-0.0034554	0.28599	0.31509	-0.029103	0.31505	-0.029063	0.28599	0.30614	-0.020152	0.30614	-0.020147	0.286	0.29589	-0.0098878	0.29606	-0.010059	0.5	0.53432	-0.034322	0.53468	-0.034681	0.5	0.5232	-0.023204	0.52348	-0.023482	0.5	0.51189	-0.011886	0.51256	-0.012558
48	256540	0.073	0.082576	-0.0095766	0.082714	-0.009714	0.072999	0.079681	-0.0066824	0.079701	-0.0067027	0.072996	0.075925	-0.0029293	0.076245	-0.0032488	0.28598	0.31538	-0.029394	0.31518	-0.029195	0.28599	0.30619	-0.020202	0.30616	-0.020171	0.286	0.29556	-0.0095547	0.29586	-0.0098613	0.5	0.53474	-0.034743	0.53471	-0.034708	0.49999	0.5238	-0.023805	0.5236	-0.023611	0.5	0.51196	-0.011961	0.51233	-0.012325
49	353899	0.072998	0.083088	-0.01009	0.082845	-0.0098474	0.072997	0.079755	-0.0067576	0.07972	-0.0067227	0.072995	0.076569	-0.0035737	0.076359	-0.0033634	0.28598	0.31496	-0.028977	0.3151	-0.029122	0.28599	0.30592	-0.019938	0.30608	-0.020091	0.286	0.29576	-0.0097616	0.29583	-0.0098274	0.49999	0.53451	-0.034518	0.53464	-0.034645	0.49999	0.5239	-0.023912	0.52371	-0.02372	0.5	0.51158	-0.011577	0.51206	-0.012063
50	475893	0.072996	0.083138	-0.010142	0.082939	-0.0099436	0.072996	0.079833	-0.0068374	0.079756	-0.0067607	0.072994	0.07628	-0.003286	0.076334	-0.0033391	0.28597	0.31443	-0.028454	0.31488	-0.028912	0.28598	0.30537	-0.019388	0.30585	-0.019868	0.286	0.29543	-0.0094348	0.2957	-0.0097028	0.49998	0.5336	-0.033612	0.5343	-0.034319	0.49998	0.52352	-0.023534	0.52365	-0.023664	0.5	0.51255	-0.012553	0.51222	-0.012223
51	628160	0.072993	0.082597	-0.0096044	0.082837	-0.0098448	0.072994	0.07949	-0.0064959	0.079677	-0.0066833	0.072993	0.076319	-0.0033255	0.076329	-0.0033358	0.28596	0.31485	-0.028889	0.31487	-0.028912	0.28598	0.30588	-0.019908	0.30586	-0.019885	0.28599	0.29598	-0.0099833	0.29578	-0.0097885	0.49997	0.53436	-0.034391	0.53432	-0.034348	0.49998	0.52329	-0.02331	0.52354	-0.023564	0.49999	0.51146	-0.011466	0.51199	-0.012
52	817286	0.072989	0.082724	-0.0097357	0.082806	-0.0098172	0.072991	0.079623	-0.0066326	0.079662	-0.0066711	0.072992	0.076043	-0.0030508	0.076249	-0.0032572	0.28595	0.31442	-0.028465	0.31475	-0.028795	0.28597	0.30521	-0.019246	0.30568	-0.019712	0.28599	0.29577	-0.0097824	0.29578	-0.0097897	0.49996	0.53399	-0.034028	0.53423	-0.034269	0.49997	0.52322	-0.023254	0.52345	-0.023484	0.49999	0.51216	-0.012177	0.51204	-0.012053
53	1050779	0.072984	0.082697	-0.0097135	0.082777	-0.0097936	0.072988	0.079466	-0.0064789	0.07961	-0.0066228	0.07299	0.076263	-0.0032725	0.076253	-0.0032625	0.28594	0.31434	-0.028403	0.31464	-0.028703	0.28596	0.30501	-0.019053	0.3055	-0.019545	0.28599	0.29564	-0.009653	0.29574	-0.0097573	0.49994	0.53362	-0.03368	0.53407	-0.034126	0.49995	0.52316	-0.023211	0.52337	-0.023421	0.49998	0.5122	-0.012219	0.51208	-0.012102
54	1336897	0.072977	0.082702	-0.0097254	0.082758	-0.0097813	0.072983	0.079493	-0.0065101	0.079581	-0.0065978	0.072988	0.076267	-0.0032788	0.076256	-0.0032682	0.28592	0.31421	-0.028296	0.31453	-0.028615	0.28594	0.30526	-0.019317	0.30544	-0.019498	0.28598	0.29556	-0.0095795	0.2957	-0.0097174	0.49992	0.53355	-0.033635	0.53394	-0.03402	0.49994	0.52306	-0.023125	0.5233	-0.023358	0.49997	0.51155	-0.011576	0.51195	-0.011975
55	1684301	0.072969	0.082592	-0.0096235	0.082718	-0.0097495	0.072978	0.079293	-0.0063151	0.079512	-0.0065338	0.072986	0.076149	-0.0031635	0.076231	-0.0032451	0.28589	0.31395	-0.028062	0.31439	-0.0285	0.28593	0.305	-0.019073	0.30534	-0.019408	0.28597	0.29554	-0.0095648	0.29566	-0.0096868	0.49989	0.53317	-0.033275	0.53375	-0.033862	0.49992	0.52283	-0.022912	0.52318	-0.023265	0.49996	0.51173	-0.011767	0.5119	-0.011933
56	2101440	0.072959	0.082455	-0.0094958	0.082658	-0.0096986	0.072971	0.079499	-0.0065278	0.079509	-0.0065377	0.072982	0.076277	-0.0032945	0.076241	-0.0032592	0.28586	0.31353	-0.027664	0.31419	-0.028329	0.28591	0.30493	-0.019021	0.30524	-0.019334	0.28596	0.29547	-0.0095046	0.29561	-0.0096525	0.49986	0.53289	-0.03303	0.53355	-0.033696	0.4999	0.52236	-0.022462	0.52299	-0.023098	0.49995	0.51163	-0.01168	0.51183	-0.011884
57	2595637	0.072947	0.082265	-0.0093185	0.08257	-0.0096237	0.072963	0.079325	-0.0063628	0.079468	-0.0065053	0.072978	0.07594	-0.0029622	0.076174	-0.0031963	0.28583	0.31344	-0.027612	0.31403	-0.028198	0.28588	0.30436	-0.018477	0.30505	-0.019163	0.28595	0.29527	-0.0093164	0.29554	-0.0095873	0.49981	0.53271	-0.032893	0.53336	-0.033551	0.49987	0.52222	-0.022356	0.52282	-0.022956	0.49994	0.5114	-0.011463	0.51174	-0.011802
58	3171873	0.072932	0.082172	-0.0092402	0.082486	-0.0095535	0.072953	0.079101	-0.0061485	0.07939	-0.0064369	0.072973	0.076131	-0.0031579	0.076165	-0.003192	0.28578	0.31301	-0.027225	0.31381	-0.028024	0.28586	0.30418	-0.01832	0.30486	-0.019006	0.28593	0.29528	-0.0093431	0.29548	-0.009547	0.49976	0.53215	-0.03239	0.53311	-0.033344	0.49983	0.522	-0.022172	0.52265	-0.022817	0.49992	0.51128	-0.011361	0.51164	-0.011722
59	3831350	0.072914	0.08205	-0.0091359	0.082396	-0.009482	0.072941	0.079016	-0.0060746	0.079313	-0.006372	0.072967	0.076006	-0.0030385	0.076133	-0.0031653	0.28573	0.31266	-0.026923	0.31357	-0.02784	0.28582	0.30386	-0.018036	0.30466	-0.018835	0.28592	0.2951	-0.0091845	0.2954	-0.0094868	0.4997	0.53186	-0.032163	0.53285	-0.033152	0.49979	0.52165	-0.021858	0.52244	-0.022654	0.4999	0.51098	-0.011082	0.5115	-0.011608
60	4570078	0.072894	0.08191	-0.0090164	0.082301	-0.0094072	0.072927	0.079001	-0.0060738	0.079252	-0.0063247	0.07296	0.075978	-0.0030172	0.076102	-0.0031418	0.28567	0.31219	-0.026515	0.3133	-0.027629	0.28578	0.30369	-0.017907	0.30447	-0.018686	0.2859	0.29493	-0.0090397	0.29531	-0.0094158	0.49963	0.53112	-0.031495	0.53251	-0.032885	0.49974	0.52128	-0.021541	0.52221	-0.022475	0.49987	0.51092	-0.01105	0.51139	-0.011519
61	5377796	0.072869	0.081739	-0.0088696	0.082195	-0.0093259	0.072911	0.078871	-0.00596	0.07918	-0.0062694	0.072952	0.076007	-0.0030545	0.076084	-0.0031321	0.2856	0.31192	-0.026318	0.31304	-0.027441	0.28573	0.30344	-0.017712	0.30427	-0.018542	0.28587	0.29478	-0.0089077	0.29521	-0.0093401	0.49954	0.53084	-0.031294	0.5322	-0.032655	0.49968	0.52106	-0.021382	0.522	-0.022317	0.49984	0.51072	-0.010875	0.51126	-0.011422
62	6237674	0.072842	0.081646	-0.0088045	0.082097	-0.0092556	0.072892	0.078867	-0.0059752	0.079124	-0.0062323	0.072943	0.075888	-0.0029454	0.076049	-0.0031064	0.28552	0.31116	-0.025642	0.3127	-0.027186	0.28568	0.30302	-0.017347	0.30405	-0.018374	0.28584	0.2947	-0.0088553	0.29512	-0.0092764	0.49944	0.53022	-0.030773	0.53184	-0.032399	0.49961	0.52059	-0.020972	0.52175	-0.022131	0.49981	0.51062	-0.010818	0.51115	-0.011342
63	7127085	0.072811	0.081354	-0.0085435	0.081971	-0.0091605	0.072871	0.078618	-0.0057473	0.079039	-0.0061674	0.072932	0.075844	-0.0029122	0.076014	-0.0030822	0.28543	0.31079	-0.025367	0.31238	-0.026954	0.28561	0.30269	-0.017073	0.30382	-0.018204	0.28581	0.29462	-0.0088096	0.29503	-0.0092237	0.49933	0.52966	-0.030329	0.53147	-0.032139	0.49954	0.5202	-0.020657	0.52148	-0.021943	0.49977	0.51039	-0.010624	0.51102	-0.011252
64	8019560	0.072776	0.081151	-0.0083745	0.08184	-0.0090633	0.072848	0.078522	-0.0056744	0.078956	-0.0061079	0.07292	0.075858	-0.0029379	0.075989	-0.0030692	0.28532	0.31024	-0.024919	0.31204	-0.026713	0.28555	0.30248	-0.01693	0.3036	-0.018058	0.28578	0.29441	-0.0086314	0.29493	-0.0091585	0.49921	0.52905	-0.029833	0.53108	-0.031872	0.49946	0.51983	-0.020378	0.52122	-0.021762	0.49973	0.5101	-0.010378	0.51087	-0.011148
65	8887614	0.072739	0.081026	-0.0082877	0.081717	-0.0089784	0.072822	0.078439	-0.0056162	0.078878	-0.0060554	0.072907	0.075725	-0.0028182	0.07595	-0.0030422	0.28521	0.30981	-0.024595	0.3117	-0.026489	0.28547	0.30205	-0.016585	0.30337	-0.0179	0.28574	0.29431	-0.0085754	0.29484	-0.0091037	0.49908	0.52856	-0.029486	0.5307	-0.031626	0.49936	0.51951	-0.020151	0.52096	-0.021597	0.49968	0.51	-0.01032	0.51074	-0.011063
66	9705853	0.072698	0.080858	-0.0081605	0.081595	-0.0088977	0.072795	0.078352	-0.0055573	0.078803	-0.0060089	0.072893	0.075678	-0.0027843	0.075911	-0.0030177	0.28509	0.30926	-0.024172	0.31136	-0.026265	0.28539	0.30173	-0.01634	0.30314	-0.01775	0.2857	0.29395	-0.0082562	0.29471	-0.0090193	0.49893	0.52793	-0.029	0.53031	-0.031379	0.49927	0.51913	-0.019862	0.5207	-0.021437	0.49963	0.50966	-0.010029	0.51059	-0.01096
67	10453633	0.072654	0.08066	-0.008006	0.081472	-0.0088175	0.072765	0.078191	-0.0054264	0.078722	-0.0059573	0.072878	0.075672	-0.0027939	0.075879	-0.0030012	0.28496	0.3088	-0.023834	0.31102	-0.026056	0.2853	0.30143	-0.016133	0.30291	-0.017612	0.28565	0.29384	-0.0081847	0.2946	-0.0089474	0.49878	0.52741	-0.028635	0.52993	-0.031151	0.49916	0.51868	-0.019521	0.52043	-0.021275	0.49957	0.50955	-0.0099748	0.51045	-0.010876
68	11116727	0.072609	0.080534	-0.0079257	0.081356	-0.0087478	0.072735	0.078012	-0.0052774	0.078635	-0.0059003	0.072863	0.07549	-0.002627	0.075831	-0.0029684	0.28483	0.30836	-0.02353	0.31069	-0.025864	0.28521	0.30118	-0.015972	0.3027	-0.017491	0.2856	0.2937	-0.0080922	0.29449	-0.0088831	0.49861	0.52676	-0.028143	0.52954	-0.030923	0.49905	0.51827	-0.019219	0.52017	-0.021119	0.49952	0.50929	-0.0097708	0.51031	-0.01079
69	11687768	0.072561	0.080381	-0.0078202	0.081244	-0.0086837	0.072703	0.077939	-0.005236	0.078555	-0.0058525	0.072846	0.075553	-0.0027068	0.0758	-0.0029531	0.28469	0.30781	-0.02313	0.31036	-0.025675	0.28511	0.30084	-0.015728	0.30249	-0.017374	0.28556	0.29351	-0.0079561	0.29438	-0.0088198	0.49844	0.52632	-0.027879	0.52917	-0.030725	0.49893	0.51788	-0.018945	0.5199	-0.020973	0.49946	0.50917	-0.0097108	0.51018	-0.010719
70	12165648	0.072512	0.080179	-0.0076673	0.081131	-0.0086192	0.07267	0.077808	-0.0051381	0.078475	-0.0058057	0.07283	0.075476	-0.0026469	0.075765	-0.0029356	0.28454	0.30733	-0.022795	0.31004	-0.025499	0.28501	0.30047	-0.015455	0.30227	-0.017258	0.28551	0.29333	-0.0078261	0.29426	-0.0087586	0.49827	0.52572	-0.027451	0.5288	-0.030533	0.49881	0.51745	-0.018636	0.51964	-0.02083	0.4994	0.50891	-0.0095169	0.51004	-0.010645
71	12554216	0.072461	0.08005	-0.0075887	0.081024	-0.0085625	0.072636	0.077745	-0.0051093	0.078403	-0.0057673	0.072812	0.075382	-0.0025697	0.075727	-0.0029147	0.28439	0.30682	-0.022434	0.30972	-0.025329	0.28491	0.30018	-0.015269	0.30206	-0.017152	0.28545	0.29327	-0.0078196	0.29417	-0.0087124	0.49809	0.52512	-0.027034	0.52844	-0.030348	0.49869	0.51715	-0.018464	0.5194	-0.020706	0.49933	0.50875	-0.0094176	0.50991	-0.01058
72	12860726	0.07241	0.079866	-0.0074557	0.080917	-0.0085069	0.072601	0.07759	-0.0049889	0.078328	-0.0057266	0.072795	0.075362	-0.0025673	0.075693	-0.0028987	0.28424	0.30642	-0.022182	0.30941	-0.025177	0.28481	0.2999	-0.015092	0.30186	-0.017056	0.2854	0.29315	-0.0077459	0.29407	-0.0086716	0.4979	0.52464	-0.026735	0.52809	-0.030181	0.49856	0.51686	-0.018296	0.51916	-0.020598	0.49927	0.50862	-0.0093523	0.5098	-0.010525
73	13094354	0.072358	0.079678	-0.0073199	0.08081	-0.0084521	0.072567	0.077512	-0.0049451	0.078258	-0.0056913	0.072777	0.075289	-0.0025116	0.075659	-0.0028816	0.28408	0.30598	-0.021892	0.30912	-0.025036	0.2847	0.29959	-0.014886	0.30167	-0.016966	0.28535	0.29308	-0.0077366	0.29399	-0.0086411	0.49772	0.52407	-0.026352	0.52774	-0.030022	0.49844	0.51648	-0.018047	0.51893	-0.020495	0.49921	0.50846	-0.0092593	0.50968	-0.010476
74	13264989	0.072306	0.079614	-0.0073081	0.080715	-0.0084089	0.072532	0.077413	-0.0048818	0.07819	-0.0056588	0.072759	0.075283	-0.002524	0.075629	-0.0028697	0.28393	0.30554	-0.021617	0.30883	-0.024905	0.2846	0.29927	-0.014671	0.30148	-0.016879	0.28529	0.29272	-0.0074247	0.29389	-0.0085928	0.49753	0.5236	-0.026067	0.52741	-0.029878	0.49831	0.51599	-0.017679	0.5187	-0.020387	0.49914	0.50825	-0.0091145	0.50957	-0.010427
75	13382362	0.072254	0.079409	-0.0071557	0.080617	-0.0083636	0.072496	0.077355	-0.0048593	0.078128	-0.0056319	0.072741	0.075203	-0.0024621	0.075597	-0.0028559	0.28377	0.30512	-0.021343	0.30856	-0.024783	0.28449	0.29896	-0.014471	0.30129	-0.016797	0.28524	0.29263	-0.0073942	0.29379	-0.0085532	0.49734	0.52312	-0.025777	0.52709	-0.029746	0.49818	0.51579	-0.017604	0.51848	-0.020298	0.49907	0.50798	-0.008902	0.50945	-0.010373
76	13455495	0.072202	0.079244	-0.0070423	0.080521	-0.0083197	0.072461	0.077236	-0.0047747	0.078066	-0.0056049	0.072723	0.075154	-0.0024308	0.075566	-0.0028429	0.28362	0.30473	-0.021118	0.30829	-0.024673	0.28439	0.29872	-0.014331	0.30111	-0.016723	0.28518	0.29243	-0.0072438	0.2937	-0.0085116	0.49716	0.52264	-0.025488	0.52678	-0.029624	0.49805	0.51545	-0.017393	0.51827	-0.020214	0.49901	0.5079	-0.008892	0.50934	-0.010331
77	13492415	0.07215	0.079116	-0.0069662	0.080429	-0.0082798	0.072425	0.077175	-0.0047501	0.078007	-0.0055821	0.072705	0.075071	-0.0023661	0.075534	-0.0028282	0.28346	0.30434	-0.020882	0.30803	-0.02457	0.28428	0.2984	-0.014122	0.30093	-0.016651	0.28513	0.29222	-0.0070908	0.2936	-0.0084681	0.49697	0.52209	-0.025117	0.52647	-0.029504	0.49792	0.51514	-0.017218	0.51806	-0.020138	0.49894	0.50787	-0.0089233	0.50924	-0.010301
78	13500047	0.072098	0.078991	-0.0068933	0.080341	-0.0082432	0.07239	0.077096	-0.0047065	0.077951	-0.0055615	0.072688	0.075052	-0.0023644	0.075504	-0.0028164	0.28331	0.30389	-0.020589	0.30778	-0.024471	0.28418	0.29816	-0.01398	0.30076	-0.016586	0.28508	0.29224	-0.0071648	0.29352	-0.0084386	0.49678	0.5217	-0.024922	0.52618	-0.029398	0.4978	0.51482	-0.017022	0.51786	-0.020067	0.49888	0.50762	-0.0087425	0.50914	-0.010267
79	13484231	0.072046	0.078865	-0.0068192	0.080256	-0.0082095	0.072355	0.076945	-0.0045896	0.077893	-0.005538	0.07267	0.075014	-0.0023438	0.075476	-0.0028058	0.28315	0.30346	-0.020313	0.30753	-0.024375	0.28407	0.29791	-0.013837	0.3006	-0.016526	0.28502	0.29207	-0.0070497	0.29343	-0.0084085	0.49659	0.52132	-0.024725	0.5259	-0.029304	0.49767	0.51454	-0.016874	0.51767	-0.020003	0.49881	0.50758	-0.0087685	0.50905	-0.010243
80	13449806	0.071995	0.078747	-0.0067523	0.080173	-0.0081786	0.07232	0.076921	-0.0046012	0.07784	-0.0055201	0.072652	0.074999	-0.0023468	0.07545	-0.0027976	0.283	0.30309	-0.020092	0.30729	-0.024286	0.28397	0.29768	-0.013712	0.30044	-0.016471	0.28497	0.29199	-0.0070175	0.29335	-0.0083832	0.49641	0.52086	-0.024454	0.52562	-0.029216	0.49754	0.51416	-0.016622	0.51748	-0.019938	0.49875	0.5073	-0.0085526	0.50896	-0.010212
81	13400730	0.071944	0.078582	-0.0066376	0.080091	-0.0081473	0.072286	0.07679	-0.0045048	0.077786	-0.0055004	0.072634	0.074958	-0.0023235	0.075424	-0.00279	0.28285	0.30278	-0.019937	0.30705	-0.024207	0.28386	0.29749	-0.013632	0.30029	-0.016423	0.28492	0.29182	-0.0068981	0.29328	-0.0083566	0.49622	0.52037	-0.024147	0.52535	-0.02913	0.49742	0.51386	-0.01644	0.51729	-0.019877	0.49868	0.50719	-0.0085059	0.50887	-0.010186
82	13340203	0.071894	0.078468	-0.006574	0.080012	-0.0081185	0.072252	0.076665	-0.004413	0.077731	-0.0054795	0.072617	0.074857	-0.00224	0.075397	-0.0027795	0.2827	0.30233	-0.019631	0.30682	-0.024127	0.28376	0.2972	-0.013445	0.30013	-0.016376	0.28487	0.29171	-0.0068441	0.2932	-0.0083327	0.49604	0.52002	-0.023985	0.52509	-0.029053	0.49729	0.51352	-0.016223	0.51711	-0.019817	0.49862	0.50691	-0.0082943	0.50877	-0.010154
83	13270796	0.071843	0.078399	-0.0065563	0.079937	-0.0080942	0.072218	0.076635	-0.004417	0.077681	-0.0054627	0.0726	0.074859	-0.0022596	0.075372	-0.002772	0.28255	0.30209	-0.019545	0.3066	-0.024058	0.28366	0.29685	-0.013191	0.29998	-0.016325	0.28481	0.29156	-0.0067449	0.29312	-0.0083086	0.49586	0.51957	-0.023718	0.52484	-0.02898	0.49717	0.51335	-0.016183	0.51694	-0.019767	0.49855	0.50694	-0.0083926	0.50869	-0.010134
84	13194560	0.071794	0.078225	-0.0064313	0.079862	-0.0080684	0.072185	0.076513	-0.0043285	0.077629	-0.0054446	0.072582	0.074841	-0.002259	0.075348	-0.0027661	0.2824	0.3017	-0.019299	0.30639	-0.02399	0.28356	0.29673	-0.013176	0.29984	-0.016284	0.28476	0.29141	-0.0066444	0.29305	-0.0082843	0.49568	0.51913	-0.023452	0.52459	-0.02891	0.49704	0.51304	-0.015995	0.51676	-0.019719	0.49849	0.50671	-0.0082213	0.5086	-0.01011
85	13113120	0.071744	0.078137	-0.0063922	0.07979	-0.0080454	0.072151	0.076492	-0.0043407	0.077582	-0.0054304	0.072566	0.074724	-0.0021582	0.075322	-0.0027565	0.28225	0.30136	-0.019112	0.30618	-0.023927	0.28346	0.29644	-0.012987	0.2997	-0.016241	0.28471	0.29141	-0.0066976	0.29298	-0.0082673	0.4955	0.51869	-0.023196	0.52434	-0.028842	0.49692	0.51277	-0.015847	0.5166	-0.019674	0.49843	0.50662	-0.0081912	0.50852	-0.010091
86	13027763	0.071696	0.078009	-0.0063136	0.079718	-0.0080229	0.072118	0.076355	-0.0042366	0.077532	-0.0054141	0.072549	0.074718	-0.0021695	0.075298	-0.0027492	0.2821	0.301	-0.018894	0.30597	-0.023866	0.28336	0.29624	-0.012886	0.29956	-0.016203	0.28466	0.29119	-0.0065316	0.29291	-0.0082463	0.49532	0.51833	-0.023015	0.5241	-0.028779	0.4968	0.51256	-0.015761	0.51644	-0.019634	0.49836	0.50635	-0.007984	0.50843	-0.010065
87	12939501	0.071647	0.077908	-0.0062608	0.079649	-0.0080022	0.072085	0.076376	-0.0042908	0.077488	-0.0054031	0.072532	0.074689	-0.0021567	0.075275	-0.0027426	0.28196	0.30071	-0.018751	0.30577	-0.02381	0.28326	0.29595	-0.012691	0.29942	-0.016163	0.28461	0.29105	-0.0064348	0.29284	-0.008225	0.49514	0.51799	-0.02285	0.52387	-0.028723	0.49668	0.51222	-0.01554	0.51627	-0.019593	0.4983	0.50633	-0.0080265	0.50835	-0.010047
88	12849129	0.071599	0.077829	-0.0062301	0.079583	-0.0079839	0.072053	0.076242	-0.0041889	0.077443	-0.00539	0.072516	0.074662	-0.0021463	0.075252	-0.0027368	0.28182	0.30035	-0.018538	0.30557	-0.023756	0.28316	0.29578	-0.01262	0.29929	-0.016128	0.28456	0.29096	-0.0063963	0.29277	-0.0082059	0.49497	0.51757	-0.022606	0.52364	-0.028668	0.49656	0.51201	-0.015446	0.51612	-0.019557	0.49824	0.50609	-0.0078507	0.50827	-0.010026
89	12757273	0.071552	0.077654	-0.0061021	0.079515	-0.0079636	0.072021	0.076163	-0.0041419	0.077398	-0.0053772	0.072499	0.074646	-0.0021467	0.075231	-0.0027322	0.28167	0.30011	-0.018437	0.30538	-0.023707	0.28306	0.29553	-0.012463	0.29916	-0.016093	0.28451	0.29093	-0.0064176	0.2927	-0.0081912	0.49479	0.51719	-0.022397	0.52341	-0.028616	0.49644	0.51169	-0.015249	0.51596	-0.01952	0.49818	0.50594	-0.0077547	0.50819	-0.010004
90	12664419	0.071505	0.0776	-0.0060953	0.079451	-0.0079465	0.071989	0.076098	-0.0041089	0.077354	-0.0053654	0.072483	0.074532	-0.0020489	0.075208	-0.0027245	0.28153	0.29969	-0.018159	0.30519	-0.023657	0.28297	0.29546	-0.012492	0.29903	-0.016065	0.28446	0.29082	-0.0063614	0.29264	-0.0081774	0.49462	0.5169	-0.022275	0.52319	-0.028569	0.49633	0.51143	-0.015102	0.51581	-0.019485	0.49812	0.50587	-0.0077536	0.50811	-0.0099865
91	12570948	0.071458	0.077463	-0.0060051	0.079387	-0.0079289	0.071958	0.076	-0.0040422	0.077311	-0.005353	0.072467	0.07458	-0.002113	0.075187	-0.0027207	0.28139	0.29957	-0.018178	0.30501	-0.023616	0.28287	0.29522	-0.012346	0.29891	-0.016038	0.28441	0.29073	-0.0063128	0.29258	-0.0081646	0.49445	0.5165	-0.022045	0.52298	-0.028524	0.49621	0.51121	-0.014999	0.51566	-0.019453	0.49806	0.50571	-0.007652	0.50803	-0.0099685
92	12477158	0.071412	0.077394	-0.0059822	0.079325	-0.0079134	0.071926	0.075986	-0.0040597	0.07727	-0.0053434	0.072451	0.074511	-0.0020601	0.075166	-0.0027156	0.28125	0.29908	-0.017823	0.30482	-0.02357	0.28278	0.29499	-0.012215	0.29879	-0.016011	0.28437	0.29062	-0.0062553	0.29252	-0.0081523	0.49428	0.51622	-0.021936	0.52277	-0.028484	0.49609	0.51098	-0.014881	0.51552	-0.019422	0.498	0.50559	-0.0075894	0.50795	-0.0099517
93	12383280	0.071366	0.077253	-0.0058872	0.079263	-0.0078971	0.071895	0.075963	-0.0040682	0.07723	-0.0053359	0.072435	0.074534	-0.0020994	0.075148	-0.002713	0.28112	0.29892	-0.017805	0.30465	-0.023532	0.28268	0.29474	-0.012055	0.29867	-0.015983	0.28432	0.29053	-0.0062123	0.29246	-0.0081411	0.49411	0.51583	-0.021721	0.52256	-0.028446	0.49598	0.51078	-0.014795	0.51538	-0.019395	0.49794	0.50556	-0.0076146	0.50788	-0.0099391
94	12289493	0.07132	0.077254	-0.005934	0.079205	-0.0078853	0.071864	0.075864	-0.0040003	0.077191	-0.0053275	0.072419	0.074469	-0.0020506	0.075128	-0.0027094	0.28098	0.29872	-0.017747	0.30448	-0.023499	0.28259	0.2946	-0.012013	0.29855	-0.015959	0.28427	0.29045	-0.006181	0.2924	-0.0081312	0.49395	0.51555	-0.021602	0.52236	-0.028411	0.49587	0.51065	-0.014784	0.51524	-0.019374	0.49789	0.50546	-0.0075697	0.50781	-0.0099279
95	12195937	0.071275	0.077083	-0.0058081	0.079146	-0.0078714	0.071833	0.075758	-0.0039247	0.077151	-0.0053182	0.072403	0.074382	-0.0019791	0.075107	-0.002704	0.28084	0.2983	-0.017457	0.30431	-0.023463	0.2825	0.29444	-0.011945	0.29844	-0.015938	0.28422	0.29037	-0.0061513	0.29234	-0.0081225	0.49378	0.51508	-0.021299	0.52215	-0.028374	0.49575	0.51041	-0.014654	0.51511	-0.019353	0.49783	0.50534	-0.0075147	0.50774	-0.0099175
96	12102717	0.07123	0.077062	-0.0058317	0.07909	-0.0078607	0.071803	0.075699	-0.0038964	0.077112	-0.0053094	0.072388	0.074313	-0.0019249	0.075086	-0.0026976	0.28071	0.29803	-0.017324	0.30414	-0.023429	0.28241	0.29425	-0.011841	0.29832	-0.015917	0.28418	0.29018	-0.0060018	0.29229	-0.0081109	0.49362	0.51482	-0.021202	0.52196	-0.028342	0.49564	0.51009	-0.014448	0.51497	-0.019331	0.49777	0.50521	-0.0074377	0.50768	-0.0099071
97	12009918	0.071186	0.076877	-0.0056913	0.079033	-0.0078474	0.071773	0.075658	-0.0038853	0.077075	-0.0053018	0.072373	0.074369	-0.0019966	0.075067	-0.0026945	0.28057	0.2978	-0.017227	0.30397	-0.023398	0.28232	0.29405	-0.011738	0.29821	-0.015898	0.28413	0.2901	-0.0059747	0.29223	-0.0081007	0.49345	0.51452	-0.021071	0.52176	-0.028313	0.49553	0.50985	-0.014318	0.51484	-0.019309	0.49771	0.50516	-0.0074468	0.50761	-0.0098996
98	11917601	0.071142	0.076815	-0.0056734	0.078977	-0.0078358	0.071743	0.075609	-0.003866	0.077038	-0.005295	0.072358	0.074334	-0.0019762	0.075049	-0.0026915	0.28044	0.29756	-0.017118	0.30381	-0.02337	0.28222	0.29399	-0.011769	0.29811	-0.015883	0.28408	0.29006	-0.0059751	0.29217	-0.0080925	0.49329	0.51426	-0.020973	0.52158	-0.028287	0.49542	0.50969	-0.014271	0.51471	-0.01929	0.49766	0.50497	-0.0073168	0.50755	-0.0098901
99	11825817	0.071098	0.076734	-0.0056359	0.078923	-0.007825	0.071713	0.075523	-0.0038095	0.077001	-0.0052878	0.072342	0.07432	-0.001978	0.075031	-0.0026891	0.28031	0.29725	-0.016938	0.30365	-0.023342	0.28213	0.29366	-0.011527	0.298	-0.015865	0.28404	0.29005	-0.0060192	0.29212	-0.0080877	0.49313	0.51388	-0.020752	0.52139	-0.028261	0.49531	0.50944	-0.014133	0.51458	-0.019272	0.4976	0.50486	-0.0072635	0.50748	-0.0098813
100	11734600	0.071055	0.076612	-0.0055572	0.078869	-0.0078137	0.071684	0.07545	-0.0037658	0.076965	-0.0052805	0.072327	0.074254	-0.0019272	0.075013	-0.0026858	0.28018	0.297	-0.016824	0.3035	-0.023316	0.28205	0.29352	-0.011476	0.29789	-0.015848	0.28399	0.28989	-0.0059045	0.29207	-0.008081	0.49297	0.51363	-0.020665	0.52121	-0.028239	0.4952	0.50921	-0.01401	0.51445	-0.019254	0.49754	0.50476	-0.0072206	0.50742	-0.0098733
101	11643978	0.071012	0.076598	-0.0055864	0.078817	-0.0078052	0.071655	0.075403	-0.003748	0.076929	-0.0052739	0.072312	0.074284	-0.0019718	0.074996	-0.0026844	0.28005	0.29682	-0.016767	0.30334	-0.023294	0.28196	0.29339	-0.011433	0.29779	-0.015834	0.28394	0.28987	-0.0059301	0.29202	-0.0080769	0.49281	0.51338	-0.02057	0.52103	-0.02822	0.49509	0.50903	-0.013934	0.51433	-0.019239	0.49749	0.50465	-0.0071625	0.50735	-0.0098658
102	11553971	0.070969	0.076432	-0.0054632	0.078764	-0.0077948	0.071626	0.075398	-0.0037727	0.076895	-0.0052693	0.072297	0.074265	-0.0019683	0.07498	-0.0026835	0.27992	0.29654	-0.016623	0.30319	-0.023272	0.28187	0.29317	-0.011302	0.29769	-0.015819	0.2839	0.28973	-0.0058269	0.29197	-0.0080713	0.49265	0.5131	-0.020447	0.52085	-0.028203	0.49498	0.50884	-0.013851	0.51421	-0.019224	0.49743	0.50446	-0.0070322	0.50729	-0.0098564
103	11464594	0.070927	0.076403	-0.0054766	0.078713	-0.0077865	0.071597	0.075358	-0.0037615	0.076862	-0.0052654	0.072282	0.074173	-0.0018913	0.074963	-0.0026808	0.27979	0.29629	-0.016496	0.30304	-0.023252	0.28178	0.29296	-0.011177	0.29759	-0.015804	0.28385	0.28953	-0.0056727	0.29192	-0.0080628	0.49249	0.51272	-0.020222	0.52068	-0.028185	0.49488	0.50872	-0.013842	0.51409	-0.019214	0.49738	0.50445	-0.0070745	0.50723	-0.0098503
104	11375857	0.070885	0.07632	-0.0054351	0.078663	-0.0077787	0.071568	0.075297	-0.0037288	0.076829	-0.0052617	0.072267	0.074159	-0.0018918	0.074946	-0.0026787	0.27967	0.29607	-0.016403	0.3029	-0.023233	0.2817	0.29292	-0.011225	0.29749	-0.015794	0.28381	0.28953	-0.0057204	0.29187	-0.0080573	0.49234	0.51252	-0.020187	0.52051	-0.028171	0.49477	0.50852	-0.013754	0.51397	-0.019204	0.49732	0.50431	-0.0069846	0.50717	-0.0098434
105	11287767	0.070843	0.076236	-0.0053935	0.078614	-0.0077712	0.071539	0.075225	-0.0036863	0.076797	-0.0052577	0.072253	0.074126	-0.0018733	0.074929	-0.0026766	0.27954	0.29576	-0.016223	0.30275	-0.023214	0.28161	0.29256	-0.010949	0.29739	-0.015779	0.28377	0.28946	-0.0056916	0.29182	-0.0080525	0.49218	0.51203	-0.019847	0.52034	-0.028153	0.49467	0.50825	-0.013583	0.51386	-0.019193	0.49727	0.50424	-0.0069753	0.50711	-0.0098382
106	11200327	0.070801	0.07613	-0.0053283	0.078565	-0.0077635	0.071511	0.075184	-0.0036729	0.076765	-0.0052543	0.072238	0.074138	-0.0019001	0.074914	-0.0026757	0.27941	0.2956	-0.016188	0.30261	-0.023198	0.28152	0.29255	-0.011024	0.29729	-0.015769	0.28372	0.28946	-0.005739	0.29177	-0.0080505	0.49203	0.51197	-0.019943	0.52017	-0.028142	0.49456	0.5082	-0.013644	0.51375	-0.019187	0.49722	0.5042	-0.0069837	0.50705	-0.009835
107	11113541	0.07076	0.076069	-0.0053085	0.078517	-0.0077567	0.071482	0.075126	-0.0036438	0.076733	-0.0052511	0.072224	0.074073	-0.0018489	0.074898	-0.0026739	0.27929	0.29529	-0.016002	0.30247	-0.023182	0.28144	0.29238	-0.010941	0.2972	-0.015759	0.28368	0.28926	-0.0055767	0.29172	-0.0080453	0.49188	0.51154	-0.019666	0.52	-0.028129	0.49446	0.50786	-0.013408	0.51363	-0.019178	0.49716	0.50412	-0.0069624	0.50699	-0.0098327
108	11027407	0.07072	0.075939	-0.0052188	0.078469	-0.007749	0.071454	0.075094	-0.0036396	0.076703	-0.0052486	0.07221	0.074041	-0.0018314	0.074882	-0.002672	0.27917	0.29507	-0.015902	0.30233	-0.023167	0.28136	0.2923	-0.010942	0.29711	-0.015752	0.28364	0.28918	-0.0055407	0.29168	-0.0080407	0.49172	0.51134	-0.019618	0.51984	-0.028119	0.49435	0.50777	-0.01342	0.51352	-0.019173	0.49711	0.504	-0.0068898	0.50694	-0.0098301
109	10941927	0.07068	0.075848	-0.005168	0.078421	-0.0077413	0.071426	0.075027	-0.0036004	0.076672	-0.005246	0.072195	0.074075	-0.0018799	0.074867	-0.0026719	0.27904	0.29505	-0.016006	0.3022	-0.023158	0.28127	0.29216	-0.010884	0.29702	-0.015747	0.28359	0.28918	-0.0055897	0.29163	-0.0080385	0.49157	0.51109	-0.019517	0.51968	-0.028111	0.49425	0.50755	-0.013298	0.51341	-0.019167	0.49705	0.50393	-0.0068719	0.50688	-0.0098285
110	10857097	0.070639	0.07588	-0.0052411	0.078376	-0.0077368	0.071399	0.074945	-0.0035462	0.076642	-0.0052428	0.072181	0.073986	-0.0018052	0.074851	-0.0026703	0.27892	0.29465	-0.015727	0.30207	-0.023146	0.28119	0.29193	-0.010739	0.29693	-0.015739	0.28355	0.28904	-0.0054921	0.29158	-0.0080351	0.49142	0.51075	-0.019328	0.51952	-0.028102	0.49415	0.50739	-0.013249	0.51331	-0.019163	0.497	0.50375	-0.0067475	0.50683	-0.0098252
