## Supplementary Data: A zip file containing the simulation executable, the source code, R scripts, batch files, and simulation results. for "Age-related late-onset disease heritability patterns and implications for genome-wide association studies": CasesMultipleSameAgeCohortStatisticalPower.csv

age	X1	X2	X3	X4	X5	X6	X7	X8	X9
47	1.000e+00	1.000e+00	1.000e+00	1.000e+00	1.000e+00	1.000e+00	1.000e+00	1.000e+00	1.000e+00
48	1.010e+00	1.007e+00	1.009e+00	1.008e+00	1.010e+00	1.009e+00	1.008e+00	1.009e+00	1.005e+00
49	1.021e+00	1.015e+00	1.019e+00	1.017e+00	1.021e+00	1.018e+00	1.016e+00	1.018e+00	1.010e+00
50	1.032e+00	1.023e+00	1.029e+00	1.027e+00	1.032e+00	1.028e+00	1.025e+00	1.028e+00	1.016e+00
51	1.044e+00	1.032e+00	1.039e+00	1.037e+00	1.044e+00	1.039e+00	1.034e+00	1.038e+00	1.023e+00
52	1.057e+00	1.042e+00	1.049e+00	1.048e+00	1.056e+00	1.050e+00	1.044e+00	1.049e+00	1.032e+00
53	1.070e+00	1.053e+00	1.060e+00	1.059e+00	1.068e+00	1.062e+00	1.055e+00	1.061e+00	1.040e+00
54	1.084e+00	1.064e+00	1.072e+00	1.072e+00	1.081e+00	1.074e+00	1.066e+00	1.073e+00	1.050e+00
55	1.098e+00	1.077e+00	1.084e+00	1.085e+00	1.095e+00	1.087e+00	1.078e+00	1.085e+00	1.061e+00
56	1.113e+00	1.091e+00	1.096e+00	1.098e+00	1.109e+00	1.101e+00	1.090e+00	1.099e+00	1.073e+00
57	1.129e+00	1.105e+00	1.109e+00	1.112e+00	1.124e+00	1.116e+00	1.103e+00	1.113e+00	1.085e+00
58	1.145e+00	1.120e+00	1.122e+00	1.128e+00	1.139e+00	1.131e+00	1.117e+00	1.127e+00	1.099e+00
59	1.163e+00	1.138e+00	1.136e+00	1.144e+00	1.155e+00	1.148e+00	1.132e+00	1.143e+00	1.114e+00
60	1.181e+00	1.155e+00	1.150e+00	1.161e+00	1.171e+00	1.165e+00	1.147e+00	1.159e+00	1.131e+00
61	1.200e+00	1.173e+00	1.166e+00	1.179e+00	1.189e+00	1.183e+00	1.164e+00	1.175e+00	1.148e+00
62	1.221e+00	1.193e+00	1.184e+00	1.198e+00	1.208e+00	1.203e+00	1.181e+00	1.193e+00	1.166e+00
63	1.242e+00	1.213e+00	1.202e+00	1.218e+00	1.228e+00	1.224e+00	1.199e+00	1.212e+00	1.186e+00
64	1.263e+00	1.234e+00	1.220e+00	1.238e+00	1.247e+00	1.244e+00	1.217e+00	1.231e+00	1.205e+00
65	1.286e+00	1.255e+00	1.240e+00	1.259e+00	1.268e+00	1.266e+00	1.236e+00	1.250e+00	1.224e+00
66	1.309e+00	1.277e+00	1.262e+00	1.280e+00	1.289e+00	1.288e+00	1.256e+00	1.270e+00	1.244e+00
67	1.333e+00	1.300e+00	1.283e+00	1.302e+00	1.310e+00	1.310e+00	1.276e+00	1.290e+00	1.264e+00
68	1.357e+00	1.322e+00	1.304e+00	1.324e+00	1.331e+00	1.332e+00	1.296e+00	1.311e+00	1.284e+00
69	1.381e+00	1.345e+00	1.326e+00	1.346e+00	1.352e+00	1.355e+00	1.317e+00	1.332e+00	1.304e+00
70	1.406e+00	1.368e+00	1.348e+00	1.368e+00	1.374e+00	1.377e+00	1.337e+00	1.352e+00	1.324e+00
71	1.430e+00	1.390e+00	1.369e+00	1.390e+00	1.395e+00	1.398e+00	1.357e+00	1.372e+00	1.343e+00
72	1.455e+00	1.413e+00	1.390e+00	1.413e+00	1.416e+00	1.419e+00	1.377e+00	1.393e+00	1.363e+00
73	1.479e+00	1.435e+00	1.410e+00	1.434e+00	1.437e+00	1.440e+00	1.396e+00	1.413e+00	1.381e+00
74	1.502e+00	1.457e+00	1.431e+00	1.455e+00	1.457e+00	1.459e+00	1.415e+00	1.431e+00	1.399e+00
75	1.525e+00	1.478e+00	1.451e+00	1.475e+00	1.477e+00	1.478e+00	1.433e+00	1.450e+00	1.417e+00
76	1.548e+00	1.499e+00	1.470e+00	1.495e+00	1.496e+00	1.496e+00	1.450e+00	1.467e+00	1.434e+00
77	1.570e+00	1.519e+00	1.489e+00	1.514e+00	1.514e+00	1.513e+00	1.466e+00	1.484e+00	1.450e+00
78	1.590e+00	1.538e+00	1.506e+00	1.531e+00	1.531e+00	1.529e+00	1.481e+00	1.499e+00	1.465e+00
79	1.610e+00	1.556e+00	1.524e+00	1.548e+00	1.547e+00	1.544e+00	1.496e+00	1.513e+00	1.478e+00
80	1.628e+00	1.573e+00	1.540e+00	1.563e+00	1.562e+00	1.558e+00	1.509e+00	1.526e+00	1.491e+00
81	1.646e+00	1.588e+00	1.554e+00	1.577e+00	1.575e+00	1.571e+00	1.520e+00	1.537e+00	1.502e+00
82	1.662e+00	1.603e+00	1.567e+00	1.590e+00	1.587e+00	1.583e+00	1.531e+00	1.547e+00	1.511e+00
83	1.677e+00	1.616e+00	1.578e+00	1.602e+00	1.598e+00	1.594e+00	1.540e+00	1.556e+00	1.520e+00
84	1.691e+00	1.627e+00	1.588e+00	1.612e+00	1.607e+00	1.603e+00	1.548e+00	1.563e+00	1.527e+00
85	1.703e+00	1.637e+00	1.595e+00	1.620e+00	1.615e+00	1.610e+00	1.554e+00	1.570e+00	1.534e+00
86	1.714e+00	1.646e+00	1.601e+00	1.627e+00	1.622e+00	1.617e+00	1.559e+00	1.575e+00	1.539e+00
87	1.723e+00	1.652e+00	1.605e+00	1.633e+00	1.627e+00	1.621e+00	1.562e+00	1.578e+00	1.543e+00
88	1.729e+00	1.657e+00	1.608e+00	1.636e+00	1.629e+00	1.624e+00	1.563e+00	1.579e+00	1.545e+00
89	1.735e+00	1.659e+00	1.610e+00	1.638e+00	1.630e+00	1.624e+00	1.562e+00	1.579e+00	1.546e+00
90	1.737e+00	1.660e+00	1.609e+00	1.637e+00	1.629e+00	1.623e+00	1.559e+00	1.577e+00	1.545e+00
91	1.737e+00	1.658e+00	1.606e+00	1.634e+00	1.626e+00	1.619e+00	1.554e+00	1.573e+00	1.541e+00
92	1.733e+00	1.654e+00	1.601e+00	1.629e+00	1.620e+00	1.611e+00	1.546e+00	1.566e+00	1.535e+00
93	1.727e+00	1.649e+00	1.594e+00	1.621e+00	1.612e+00	1.602e+00	1.537e+00	1.557e+00	1.528e+00
94	1.718e+00	1.641e+00	1.586e+00	1.611e+00	1.602e+00	1.591e+00	1.525e+00	1.546e+00	1.518e+00
95	1.706e+00	1.631e+00	1.575e+00	1.599e+00	1.590e+00	1.577e+00	1.511e+00	1.533e+00	1.507e+00
96	1.692e+00	1.619e+00	1.563e+00	1.586e+00	1.576e+00	1.560e+00	1.496e+00	1.518e+00	1.493e+00
97	1.676e+00	1.605e+00	1.548e+00	1.570e+00	1.560e+00	1.543e+00	1.479e+00	1.501e+00	1.478e+00
98	1.657e+00	1.589e+00	1.532e+00	1.552e+00	1.543e+00	1.522e+00	1.460e+00	1.483e+00	1.462e+00
99	1.636e+00	1.572e+00	1.515e+00	1.532e+00	1.523e+00	1.500e+00	1.439e+00	1.463e+00	1.443e+00
100	1.613e+00	1.552e+00	1.496e+00	1.511e+00	1.502e+00	1.477e+00	1.417e+00	1.441e+00	1.423e+00
