## Supplementary Data: A zip file containing the simulation executable, the source code, R scripts, batch files, and simulation results. for "Age-related late-onset disease heritability patterns and implications for genome-wide association studies": CasesMultipleYoungOldCohortStatisticalPower.csv

age	X1	X2	X3	X4	X5	X6	X7	X8	X9
47	1.000e+00	1.000e+00	1.000e+00	1.000e+00	1.000e+00	1.000e+00	1.000e+00	1.000e+00	1.000e+00
48	9.998e-01	9.998e-01	9.997e-01	9.998e-01	9.998e-01	9.998e-01	9.998e-01	9.997e-01	9.997e-01
49	9.990e-01	9.991e-01	9.990e-01	9.990e-01	9.991e-01	9.991e-01	9.991e-01	9.990e-01	9.989e-01
50	9.978e-01	9.978e-01	9.977e-01	9.978e-01	9.979e-01	9.978e-01	9.980e-01	9.978e-01	9.976e-01
51	9.960e-01	9.961e-01	9.960e-01	9.961e-01	9.962e-01	9.961e-01	9.963e-01	9.960e-01	9.958e-01
52	9.938e-01	9.939e-01	9.937e-01	9.938e-01	9.940e-01	9.939e-01	9.940e-01	9.938e-01	9.934e-01
53	9.911e-01	9.912e-01	9.909e-01	9.910e-01	9.912e-01	9.912e-01	9.913e-01	9.910e-01	9.906e-01
54	9.878e-01	9.879e-01	9.876e-01	9.878e-01	9.880e-01	9.880e-01	9.880e-01	9.878e-01	9.873e-01
55	9.842e-01	9.842e-01	9.838e-01	9.841e-01	9.844e-01	9.844e-01	9.844e-01	9.840e-01	9.834e-01
56	9.801e-01	9.800e-01	9.797e-01	9.799e-01	9.802e-01	9.802e-01	9.801e-01	9.798e-01	9.792e-01
57	9.754e-01	9.753e-01	9.749e-01	9.752e-01	9.755e-01	9.755e-01	9.753e-01	9.751e-01	9.744e-01
58	9.704e-01	9.702e-01	9.698e-01	9.701e-01	9.704e-01	9.704e-01	9.702e-01	9.700e-01	9.692e-01
59	9.650e-01	9.648e-01	9.643e-01	9.647e-01	9.651e-01	9.651e-01	9.648e-01	9.645e-01	9.639e-01
60	9.591e-01	9.588e-01	9.582e-01	9.586e-01	9.591e-01	9.591e-01	9.586e-01	9.585e-01	9.577e-01
61	9.526e-01	9.522e-01	9.517e-01	9.521e-01	9.525e-01	9.525e-01	9.519e-01	9.519e-01	9.511e-01
62	9.458e-01	9.453e-01	9.448e-01	9.453e-01	9.457e-01	9.457e-01	9.449e-01	9.450e-01	9.441e-01
63	9.384e-01	9.378e-01	9.373e-01	9.378e-01	9.382e-01	9.382e-01	9.373e-01	9.374e-01	9.366e-01
64	9.302e-01	9.295e-01	9.289e-01	9.294e-01	9.299e-01	9.298e-01	9.289e-01	9.290e-01	9.282e-01
65	9.214e-01	9.205e-01	9.198e-01	9.205e-01	9.210e-01	9.208e-01	9.198e-01	9.199e-01	9.191e-01
66	9.121e-01	9.111e-01	9.104e-01	9.111e-01	9.116e-01	9.114e-01	9.103e-01	9.105e-01	9.096e-01
67	9.021e-01	9.009e-01	9.001e-01	9.009e-01	9.014e-01	9.012e-01	9.000e-01	9.002e-01	8.993e-01
68	8.915e-01	8.901e-01	8.890e-01	8.900e-01	8.906e-01	8.904e-01	8.890e-01	8.892e-01	8.882e-01
69	8.802e-01	8.788e-01	8.775e-01	8.787e-01	8.792e-01	8.791e-01	8.774e-01	8.778e-01	8.767e-01
70	8.685e-01	8.668e-01	8.653e-01	8.667e-01	8.673e-01	8.672e-01	8.653e-01	8.657e-01	8.644e-01
71	8.561e-01	8.542e-01	8.525e-01	8.541e-01	8.546e-01	8.545e-01	8.525e-01	8.529e-01	8.516e-01
72	8.432e-01	8.411e-01	8.392e-01	8.410e-01	8.415e-01	8.414e-01	8.392e-01	8.396e-01	8.381e-01
73	8.299e-01	8.276e-01	8.255e-01	8.274e-01	8.279e-01	8.278e-01	8.253e-01	8.259e-01	8.243e-01
74	8.161e-01	8.135e-01	8.113e-01	8.134e-01	8.138e-01	8.137e-01	8.111e-01	8.116e-01	8.099e-01
75	8.019e-01	7.991e-01	7.966e-01	7.989e-01	7.992e-01	7.992e-01	7.963e-01	7.969e-01	7.951e-01
76	7.874e-01	7.843e-01	7.817e-01	7.841e-01	7.844e-01	7.843e-01	7.813e-01	7.819e-01	7.799e-01
77	7.729e-01	7.696e-01	7.667e-01	7.692e-01	7.695e-01	7.694e-01	7.661e-01	7.668e-01	7.647e-01
78	7.580e-01	7.545e-01	7.514e-01	7.541e-01	7.543e-01	7.542e-01	7.507e-01	7.513e-01	7.492e-01
79	7.429e-01	7.392e-01	7.359e-01	7.386e-01	7.387e-01	7.387e-01	7.350e-01	7.356e-01	7.334e-01
80	7.279e-01	7.240e-01	7.206e-01	7.233e-01	7.234e-01	7.233e-01	7.195e-01	7.200e-01	7.178e-01
81	7.130e-01	7.088e-01	7.052e-01	7.080e-01	7.080e-01	7.080e-01	7.039e-01	7.045e-01	7.021e-01
82	6.978e-01	6.935e-01	6.898e-01	6.926e-01	6.925e-01	6.925e-01	6.882e-01	6.888e-01	6.862e-01
83	6.829e-01	6.784e-01	6.745e-01	6.773e-01	6.771e-01	6.771e-01	6.727e-01	6.733e-01	6.706e-01
84	6.683e-01	6.637e-01	6.597e-01	6.624e-01	6.621e-01	6.621e-01	6.576e-01	6.582e-01	6.553e-01
85	6.540e-01	6.492e-01	6.449e-01	6.477e-01	6.473e-01	6.473e-01	6.425e-01	6.433e-01	6.404e-01
86	6.397e-01	6.348e-01	6.302e-01	6.331e-01	6.325e-01	6.326e-01	6.277e-01	6.285e-01	6.254e-01
87	6.259e-01	6.208e-01	6.159e-01	6.190e-01	6.183e-01	6.183e-01	6.133e-01	6.141e-01	6.110e-01
88	6.126e-01	6.072e-01	6.021e-01	6.053e-01	6.044e-01	6.044e-01	5.992e-01	6.002e-01	5.971e-01
89	5.995e-01	5.939e-01	5.884e-01	5.918e-01	5.909e-01	5.908e-01	5.855e-01	5.867e-01	5.835e-01
90	5.867e-01	5.809e-01	5.751e-01	5.787e-01	5.776e-01	5.775e-01	5.720e-01	5.734e-01	5.702e-01
91	5.743e-01	5.684e-01	5.623e-01	5.660e-01	5.648e-01	5.646e-01	5.590e-01	5.605e-01	5.574e-01
92	5.621e-01	5.563e-01	5.500e-01	5.536e-01	5.525e-01	5.520e-01	5.462e-01	5.480e-01	5.449e-01
93	5.502e-01	5.444e-01	5.379e-01	5.415e-01	5.403e-01	5.398e-01	5.339e-01	5.357e-01	5.327e-01
94	5.385e-01	5.329e-01	5.263e-01	5.297e-01	5.286e-01	5.278e-01	5.217e-01	5.237e-01	5.208e-01
95	5.272e-01	5.217e-01	5.149e-01	5.183e-01	5.171e-01	5.162e-01	5.099e-01	5.121e-01	5.092e-01
96	5.161e-01	5.109e-01	5.039e-01	5.070e-01	5.060e-01	5.048e-01	4.985e-01	5.008e-01	4.979e-01
97	5.053e-01	5.003e-01	4.932e-01	4.961e-01	4.951e-01	4.937e-01	4.872e-01	4.897e-01	4.869e-01
98	4.948e-01	4.900e-01	4.828e-01	4.855e-01	4.846e-01	4.829e-01	4.763e-01	4.789e-01	4.763e-01
99	4.844e-01	4.799e-01	4.727e-01	4.751e-01	4.744e-01	4.723e-01	4.657e-01	4.683e-01	4.659e-01
100	4.744e-01	4.702e-01	4.629e-01	4.650e-01	4.644e-01	4.621e-01	4.553e-01	4.581e-01	4.557e-01
