## Supplementary Data: A zip file containing the simulation executable, the source code, R scripts, batch files, and simulation results. for "Age-related late-onset disease heritability patterns and implications for genome-wide association studies": CasesNeededCohortStatisticalPower.csv

age	X1	X2	X3	X4	X5	X6	X7	X8	X9
47	6.293e+05	1.561e+06	6.672e+06	7.401e+04	1.743e+05	7.402e+05	5.212e+04	1.218e+05	5.205e+05
48	6.367e+05	1.570e+06	6.842e+06	7.437e+04	1.762e+05	7.440e+05	5.269e+04	1.223e+05	5.226e+05
49	6.418e+05	1.571e+06	6.912e+06	7.485e+04	1.780e+05	7.530e+05	5.294e+04	1.232e+05	5.256e+05
50	6.463e+05	1.585e+06	6.975e+06	7.571e+04	1.798e+05	7.593e+05	5.339e+04	1.248e+05	5.279e+05
51	6.564e+05	1.598e+06	7.043e+06	7.642e+04	1.828e+05	7.658e+05	5.387e+04	1.264e+05	5.324e+05
52	6.656e+05	1.603e+06	7.096e+06	7.709e+04	1.852e+05	7.797e+05	5.450e+04	1.275e+05	5.337e+05
53	6.741e+05	1.622e+06	7.154e+06	7.809e+04	1.869e+05	7.856e+05	5.502e+04	1.286e+05	5.389e+05
54	6.813e+05	1.651e+06	7.288e+06	7.879e+04	1.887e+05	7.955e+05	5.545e+04	1.301e+05	5.425e+05
55	6.888e+05	1.672e+06	7.313e+06	7.988e+04	1.904e+05	8.037e+05	5.610e+04	1.316e+05	5.491e+05
56	6.983e+05	1.694e+06	7.441e+06	8.098e+04	1.933e+05	8.075e+05	5.682e+04	1.333e+05	5.544e+05
57	7.092e+05	1.715e+06	7.492e+06	8.209e+04	1.957e+05	8.225e+05	5.748e+04	1.349e+05	5.641e+05
58	7.196e+05	1.738e+06	7.603e+06	8.310e+04	1.983e+05	8.338e+05	5.821e+04	1.368e+05	5.703e+05
59	7.310e+05	1.763e+06	7.671e+06	8.437e+04	2.014e+05	8.484e+05	5.899e+04	1.388e+05	5.772e+05
60	7.428e+05	1.790e+06	7.743e+06	8.566e+04	2.040e+05	8.592e+05	5.980e+04	1.408e+05	5.874e+05
61	7.550e+05	1.819e+06	7.864e+06	8.697e+04	2.072e+05	8.732e+05	6.061e+04	1.425e+05	5.972e+05
62	7.679e+05	1.853e+06	7.900e+06	8.839e+04	2.106e+05	8.876e+05	6.157e+04	1.447e+05	6.060e+05
63	7.816e+05	1.885e+06	8.097e+06	8.981e+04	2.143e+05	9.043e+05	6.250e+04	1.470e+05	6.180e+05
64	7.943e+05	1.914e+06	8.244e+06	9.122e+04	2.179e+05	9.197e+05	6.341e+04	1.496e+05	6.268e+05
65	8.069e+05	1.947e+06	8.390e+06	9.270e+04	2.213e+05	9.343e+05	6.442e+04	1.519e+05	6.370e+05
66	8.222e+05	1.980e+06	8.562e+06	9.434e+04	2.251e+05	9.523e+05	6.547e+04	1.542e+05	6.462e+05
67	8.379e+05	2.016e+06	8.696e+06	9.599e+04	2.286e+05	9.671e+05	6.653e+04	1.567e+05	6.561e+05
68	8.527e+05	2.051e+06	8.820e+06	9.764e+04	2.323e+05	9.845e+05	6.759e+04	1.589e+05	6.669e+05
69	8.691e+05	2.088e+06	8.968e+06	9.928e+04	2.359e+05	1.003e+06	6.865e+04	1.615e+05	6.781e+05
70	8.856e+05	2.125e+06	9.103e+06	1.010e+05	2.397e+05	1.018e+06	6.971e+04	1.642e+05	6.882e+05
71	8.999e+05	2.163e+06	9.240e+06	1.027e+05	2.432e+05	1.034e+06	7.076e+04	1.666e+05	6.974e+05
72	9.154e+05	2.191e+06	9.401e+06	1.042e+05	2.469e+05	1.049e+06	7.177e+04	1.691e+05	7.072e+05
73	9.309e+05	2.227e+06	9.530e+06	1.058e+05	2.504e+05	1.063e+06	7.280e+04	1.715e+05	7.163e+05
74	9.454e+05	2.260e+06	9.634e+06	1.073e+05	2.542e+05	1.078e+06	7.377e+04	1.739e+05	7.274e+05
75	9.596e+05	2.294e+06	9.782e+06	1.088e+05	2.579e+05	1.090e+06	7.472e+04	1.762e+05	7.374e+05
76	9.727e+05	2.326e+06	9.921e+06	1.102e+05	2.615e+05	1.108e+06	7.563e+04	1.782e+05	7.462e+05
77	9.865e+05	2.354e+06	1.006e+07	1.116e+05	2.647e+05	1.121e+06	7.647e+04	1.801e+05	7.545e+05
78	9.994e+05	2.384e+06	1.019e+07	1.129e+05	2.675e+05	1.130e+06	7.720e+04	1.820e+05	7.615e+05
79	1.012e+06	2.417e+06	1.030e+07	1.141e+05	2.701e+05	1.138e+06	7.798e+04	1.836e+05	7.685e+05
80	1.024e+06	2.444e+06	1.040e+07	1.153e+05	2.723e+05	1.150e+06	7.863e+04	1.852e+05	7.748e+05
81	1.037e+06	2.470e+06	1.049e+07	1.164e+05	2.746e+05	1.161e+06	7.926e+04	1.867e+05	7.793e+05
82	1.047e+06	2.487e+06	1.058e+07	1.173e+05	2.768e+05	1.171e+06	7.975e+04	1.878e+05	7.842e+05
83	1.055e+06	2.504e+06	1.069e+07	1.181e+05	2.790e+05	1.177e+06	8.027e+04	1.889e+05	7.889e+05
84	1.063e+06	2.524e+06	1.070e+07	1.189e+05	2.804e+05	1.183e+06	8.067e+04	1.896e+05	7.935e+05
85	1.069e+06	2.540e+06	1.074e+07	1.194e+05	2.816e+05	1.187e+06	8.096e+04	1.905e+05	7.972e+05
86	1.077e+06	2.553e+06	1.085e+07	1.199e+05	2.828e+05	1.192e+06	8.119e+04	1.912e+05	8.000e+05
87	1.082e+06	2.562e+06	1.088e+07	1.203e+05	2.837e+05	1.196e+06	8.135e+04	1.915e+05	8.016e+05
88	1.086e+06	2.570e+06	1.085e+07	1.206e+05	2.841e+05	1.199e+06	8.146e+04	1.917e+05	8.028e+05
89	1.091e+06	2.572e+06	1.084e+07	1.208e+05	2.844e+05	1.203e+06	8.143e+04	1.916e+05	8.027e+05
90	1.094e+06	2.577e+06	1.084e+07	1.208e+05	2.845e+05	1.201e+06	8.127e+04	1.914e+05	8.008e+05
91	1.093e+06	2.577e+06	1.083e+07	1.207e+05	2.842e+05	1.194e+06	8.108e+04	1.914e+05	8.020e+05
92	1.093e+06	2.571e+06	1.084e+07	1.205e+05	2.838e+05	1.187e+06	8.070e+04	1.907e+05	8.009e+05
93	1.091e+06	2.566e+06	1.078e+07	1.199e+05	2.822e+05	1.188e+06	8.027e+04	1.896e+05	7.982e+05
94	1.086e+06	2.548e+06	1.072e+07	1.193e+05	2.804e+05	1.182e+06	7.973e+04	1.884e+05	7.916e+05
95	1.079e+06	2.537e+06	1.062e+07	1.184e+05	2.781e+05	1.173e+06	7.902e+04	1.869e+05	7.837e+05
96	1.070e+06	2.521e+06	1.061e+07	1.171e+05	2.753e+05	1.156e+06	7.820e+04	1.853e+05	7.765e+05
97	1.057e+06	2.492e+06	1.052e+07	1.157e+05	2.728e+05	1.143e+06	7.731e+04	1.827e+05	7.688e+05
98	1.044e+06	2.450e+06	1.041e+07	1.146e+05	2.688e+05	1.131e+06	7.626e+04	1.799e+05	7.611e+05
99	1.022e+06	2.437e+06	1.023e+07	1.128e+05	2.660e+05	1.110e+06	7.486e+04	1.770e+05	7.519e+05
100	1.009e+06	2.410e+06	1.001e+07	1.108e+05	2.610e+05	1.080e+06	7.350e+04	1.741e+05	7.318e+05
