## Supplementary Data: A zip file containing the simulation executable, the source code, R scripts, batch files, and simulation results. for "Age-related late-onset disease heritability patterns and implications for genome-wide association studies": CasesNeededCumulativeStatisticalPower.csv

age	X1	X2	X3	X4	X5	X6	X7	X8	X9
40	6.237e+05	1.322e+06	7.279e+06	7.100e+04	1.704e+05	7.034e+05	5.028e+04	1.147e+05	5.104e+05
41	6.141e+05	1.384e+06	8.056e+06	7.062e+04	1.712e+05	6.785e+05	5.094e+04	1.142e+05	4.565e+05
42	6.052e+05	1.464e+06	7.434e+06	7.070e+04	1.677e+05	6.792e+05	5.093e+04	1.156e+05	4.796e+05
43	6.090e+05	1.474e+06	7.276e+06	7.196e+04	1.687e+05	6.754e+05	5.089e+04	1.154e+05	4.793e+05
44	6.124e+05	1.472e+06	7.147e+06	7.198e+04	1.703e+05	6.972e+05	5.126e+04	1.165e+05	4.814e+05
45	6.139e+05	1.490e+06	6.898e+06	7.203e+04	1.718e+05	7.030e+05	5.123e+04	1.166e+05	4.892e+05
46	6.186e+05	1.515e+06	6.821e+06	7.206e+04	1.731e+05	7.029e+05	5.125e+04	1.175e+05	4.901e+05
47	6.226e+05	1.514e+06	6.868e+06	7.238e+04	1.741e+05	7.168e+05	5.143e+04	1.186e+05	4.976e+05
48	6.250e+05	1.518e+06	6.815e+06	7.296e+04	1.738e+05	7.312e+05	5.169e+04	1.191e+05	4.993e+05
49	6.292e+05	1.520e+06	6.729e+06	7.356e+04	1.750e+05	7.354e+05	5.202e+04	1.202e+05	5.071e+05
50	6.358e+05	1.546e+06	6.758e+06	7.442e+04	1.773e+05	7.489e+05	5.231e+04	1.207e+05	5.087e+05
51	6.421e+05	1.564e+06	6.771e+06	7.505e+04	1.786e+05	7.598e+05	5.276e+04	1.220e+05	5.125e+05
52	6.482e+05	1.576e+06	6.822e+06	7.567e+04	1.802e+05	7.637e+05	5.325e+04	1.237e+05	5.172e+05
53	6.544e+05	1.595e+06	6.877e+06	7.633e+04	1.820e+05	7.756e+05	5.365e+04	1.254e+05	5.247e+05
54	6.627e+05	1.611e+06	6.995e+06	7.709e+04	1.837e+05	7.829e+05	5.424e+04	1.267e+05	5.309e+05
55	6.700e+05	1.633e+06	7.127e+06	7.805e+04	1.855e+05	7.951e+05	5.487e+04	1.285e+05	5.347e+05
56	6.783e+05	1.647e+06	7.255e+06	7.880e+04	1.877e+05	8.013e+05	5.540e+04	1.300e+05	5.421e+05
57	6.865e+05	1.675e+06	7.368e+06	7.965e+04	1.899e+05	8.110e+05	5.598e+04	1.317e+05	5.499e+05
58	6.949e+05	1.696e+06	7.451e+06	8.059e+04	1.921e+05	8.205e+05	5.667e+04	1.334e+05	5.584e+05
59	7.050e+05	1.720e+06	7.516e+06	8.169e+04	1.947e+05	8.303e+05	5.742e+04	1.350e+05	5.638e+05
60	7.147e+05	1.739e+06	7.580e+06	8.277e+04	1.979e+05	8.430e+05	5.820e+04	1.367e+05	5.712e+05
61	7.265e+05	1.759e+06	7.667e+06	8.402e+04	2.005e+05	8.539e+05	5.897e+04	1.386e+05	5.783e+05
62	7.394e+05	1.788e+06	7.750e+06	8.532e+04	2.034e+05	8.654e+05	5.980e+04	1.407e+05	5.875e+05
63	7.511e+05	1.813e+06	7.856e+06	8.671e+04	2.067e+05	8.795e+05	6.064e+04	1.426e+05	5.962e+05
64	7.657e+05	1.844e+06	7.997e+06	8.805e+04	2.100e+05	8.960e+05	6.157e+04	1.447e+05	6.056e+05
65	7.794e+05	1.875e+06	8.153e+06	8.957e+04	2.135e+05	9.085e+05	6.253e+04	1.468e+05	6.139e+05
66	7.922e+05	1.910e+06	8.272e+06	9.100e+04	2.169e+05	9.229e+05	6.351e+04	1.491e+05	6.244e+05
67	8.066e+05	1.945e+06	8.395e+06	9.252e+04	2.204e+05	9.378e+05	6.451e+04	1.515e+05	6.343e+05
68	8.209e+05	1.982e+06	8.559e+06	9.411e+04	2.240e+05	9.519e+05	6.549e+04	1.538e+05	6.440e+05
69	8.368e+05	2.016e+06	8.704e+06	9.564e+04	2.274e+05	9.691e+05	6.652e+04	1.561e+05	6.522e+05
70	8.518e+05	2.052e+06	8.847e+06	9.724e+04	2.312e+05	9.845e+05	6.754e+04	1.585e+05	6.632e+05
71	8.670e+05	2.091e+06	8.999e+06	9.890e+04	2.349e+05	9.997e+05	6.856e+04	1.610e+05	6.734e+05
72	8.817e+05	2.126e+06	9.142e+06	1.005e+05	2.387e+05	1.016e+06	6.956e+04	1.633e+05	6.841e+05
73	8.971e+05	2.157e+06	9.268e+06	1.021e+05	2.425e+05	1.029e+06	7.053e+04	1.657e+05	6.923e+05
74	9.121e+05	2.190e+06	9.391e+06	1.037e+05	2.459e+05	1.043e+06	7.150e+04	1.678e+05	7.027e+05
75	9.262e+05	2.222e+06	9.537e+06	1.052e+05	2.495e+05	1.057e+06	7.240e+04	1.699e+05	7.124e+05
76	9.397e+05	2.252e+06	9.682e+06	1.067e+05	2.527e+05	1.069e+06	7.327e+04	1.720e+05	7.209e+05
77	9.537e+05	2.283e+06	9.787e+06	1.079e+05	2.556e+05	1.080e+06	7.409e+04	1.741e+05	7.294e+05
78	9.661e+05	2.311e+06	9.884e+06	1.092e+05	2.583e+05	1.091e+06	7.484e+04	1.759e+05	7.363e+05
79	9.781e+05	2.338e+06	9.979e+06	1.104e+05	2.611e+05	1.101e+06	7.555e+04	1.775e+05	7.436e+05
80	9.896e+05	2.362e+06	1.006e+07	1.115e+05	2.637e+05	1.111e+06	7.616e+04	1.789e+05	7.500e+05
81	9.992e+05	2.383e+06	1.015e+07	1.124e+05	2.657e+05	1.119e+06	7.667e+04	1.802e+05	7.551e+05
82	1.008e+06	2.404e+06	1.024e+07	1.132e+05	2.674e+05	1.127e+06	7.712e+04	1.812e+05	7.588e+05
83	1.016e+06	2.420e+06	1.029e+07	1.139e+05	2.690e+05	1.133e+06	7.748e+04	1.820e+05	7.618e+05
84	1.022e+06	2.432e+06	1.031e+07	1.144e+05	2.700e+05	1.137e+06	7.773e+04	1.826e+05	7.646e+05
85	1.027e+06	2.442e+06	1.032e+07	1.148e+05	2.709e+05	1.141e+06	7.783e+04	1.830e+05	7.662e+05
86	1.031e+06	2.447e+06	1.032e+07	1.151e+05	2.715e+05	1.141e+06	7.785e+04	1.831e+05	7.669e+05
87	1.034e+06	2.449e+06	1.034e+07	1.151e+05	2.717e+05	1.141e+06	7.782e+04	1.831e+05	7.662e+05
88	1.036e+06	2.449e+06	1.033e+07	1.151e+05	2.715e+05	1.139e+06	7.767e+04	1.827e+05	7.649e+05
89	1.036e+06	2.446e+06	1.030e+07	1.149e+05	2.710e+05	1.137e+06	7.743e+04	1.822e+05	7.625e+05
90	1.034e+06	2.440e+06	1.027e+07	1.147e+05	2.700e+05	1.134e+06	7.710e+04	1.814e+05	7.590e+05
91	1.032e+06	2.434e+06	1.023e+07	1.142e+05	2.689e+05	1.128e+06	7.671e+04	1.804e+05	7.556e+05
92	1.028e+06	2.424e+06	1.020e+07	1.137e+05	2.675e+05	1.119e+06	7.624e+04	1.793e+05	7.510e+05
93	1.024e+06	2.412e+06	1.014e+07	1.130e+05	2.660e+05	1.113e+06	7.568e+04	1.780e+05	7.459e+05
94	1.019e+06	2.397e+06	1.007e+07	1.122e+05	2.641e+05	1.105e+06	7.511e+04	1.766e+05	7.400e+05
95	1.013e+06	2.382e+06	9.988e+06	1.114e+05	2.619e+05	1.094e+06	7.444e+04	1.749e+05	7.333e+05
96	1.006e+06	2.364e+06	9.906e+06	1.105e+05	2.596e+05	1.085e+06	7.371e+04	1.733e+05	7.263e+05
97	9.985e+05	2.345e+06	9.809e+06	1.096e+05	2.572e+05	1.075e+06	7.294e+04	1.714e+05	7.186e+05
98	9.905e+05	2.321e+06	9.710e+06	1.085e+05	2.547e+05	1.064e+06	7.215e+04	1.695e+05	7.103e+05
99	9.813e+05	2.297e+06	9.596e+06	1.074e+05	2.520e+05	1.053e+06	7.130e+04	1.675e+05	7.019e+05
100	9.720e+05	2.272e+06	9.476e+06	1.062e+05	2.492e+05	1.040e+06	7.040e+04	1.653e+05	6.938e+05
