## Supplementary Data: A zip file containing the simulation executable, the source code, R scripts, batch files, and simulation results. for "Age-related late-onset disease heritability patterns and implications for genome-wide association studies": CasesNeededStatisticalPower.csv

age	X1	X2	X3	X4	X5	X6	X7	X8	X9
40	6.047e+05	1.284e+06	6.987e+06	7.096e+04	1.723e+05	7.158e+05	5.012e+04	1.146e+05	4.838e+05
41	6.056e+05	1.444e+06	8.890e+06	7.029e+04	1.719e+05	6.569e+05	5.157e+04	1.137e+05	4.142e+05
42	5.937e+05	1.584e+06	6.704e+06	7.085e+04	1.633e+05	6.803e+05	5.095e+04	1.176e+05	5.140e+05
43	6.163e+05	1.492e+06	7.014e+06	7.431e+04	1.705e+05	6.692e+05	5.086e+04	1.151e+05	4.790e+05
44	6.205e+05	1.472e+06	6.889e+06	7.213e+04	1.741e+05	7.490e+05	5.211e+04	1.192e+05	4.867e+05
45	6.190e+05	1.537e+06	6.334e+06	7.229e+04	1.760e+05	7.191e+05	5.125e+04	1.171e+05	5.107e+05
46	6.337e+05	1.597e+06	6.623e+06	7.231e+04	1.772e+05	7.041e+05	5.145e+04	1.202e+05	4.940e+05
47	6.379e+05	1.516e+06	7.048e+06	7.371e+04	1.783e+05	7.677e+05	5.219e+04	1.229e+05	5.248e+05
48	6.365e+05	1.537e+06	6.661e+06	7.540e+04	1.733e+05	7.895e+05	5.284e+04	1.214e+05	5.076e+05
49	6.493e+05	1.537e+06	6.448e+06	7.638e+04	1.809e+05	7.558e+05	5.365e+04	1.253e+05	5.423e+05
50	6.693e+05	1.673e+06	6.928e+06	7.873e+04	1.887e+05	8.151e+05	5.393e+04	1.238e+05	5.189e+05
51	6.767e+05	1.662e+06	6.888e+06	7.858e+04	1.859e+05	8.181e+05	5.530e+04	1.292e+05	5.345e+05
52	6.854e+05	1.652e+06	7.147e+06	7.955e+04	1.899e+05	7.910e+05	5.621e+04	1.334e+05	5.460e+05
53	6.958e+05	1.717e+06	7.260e+06	8.081e+04	1.937e+05	8.499e+05	5.645e+04	1.360e+05	5.719e+05
54	7.191e+05	1.724e+06	7.773e+06	8.246e+04	1.963e+05	8.353e+05	5.838e+04	1.358e+05	5.740e+05
55	7.260e+05	1.798e+06	8.062e+06	8.515e+04	1.996e+05	8.833e+05	5.960e+04	1.422e+05	5.667e+05
56	7.442e+05	1.766e+06	8.227e+06	8.510e+04	2.052e+05	8.564e+05	5.986e+04	1.416e+05	5.996e+05
57	7.569e+05	1.906e+06	8.303e+06	8.720e+04	2.093e+05	8.946e+05	6.109e+04	1.465e+05	6.156e+05
58	7.730e+05	1.885e+06	8.233e+06	8.938e+04	2.129e+05	9.097e+05	6.304e+04	1.486e+05	6.328e+05
59	8.014e+05	1.950e+06	8.233e+06	9.233e+04	2.197e+05	9.286e+05	6.475e+04	1.513e+05	6.216e+05
60	8.159e+05	1.954e+06	8.352e+06	9.415e+04	2.296e+05	9.718e+05	6.637e+04	1.548e+05	6.488e+05
61	8.526e+05	1.993e+06	8.694e+06	9.761e+04	2.303e+05	9.773e+05	6.770e+04	1.599e+05	6.601e+05
62	8.859e+05	2.121e+06	8.828e+06	1.006e+05	2.380e+05	1.006e+06	6.973e+04	1.649e+05	6.946e+05
63	8.970e+05	2.134e+06	9.238e+06	1.039e+05	2.477e+05	1.054e+06	7.155e+04	1.678e+05	7.072e+05
64	9.519e+05	2.257e+06	9.839e+06	1.062e+05	2.539e+05	1.108e+06	7.414e+04	1.734e+05	7.308e+05
65	9.706e+05	2.314e+06	1.028e+07	1.111e+05	2.639e+05	1.098e+06	7.655e+04	1.785e+05	7.415e+05
66	9.908e+05	2.430e+06	1.020e+07	1.133e+05	2.698e+05	1.149e+06	7.891e+04	1.851e+05	7.856e+05
67	1.041e+06	2.512e+06	1.052e+07	1.180e+05	2.801e+05	1.189e+06	8.156e+04	1.918e+05	8.010e+05
68	1.074e+06	2.622e+06	1.138e+07	1.226e+05	2.894e+05	1.218e+06	8.380e+04	1.969e+05	8.256e+05
69	1.133e+06	2.680e+06	1.155e+07	1.260e+05	2.966e+05	1.298e+06	8.730e+04	2.034e+05	8.352e+05
70	1.166e+06	2.807e+06	1.194e+07	1.317e+05	3.135e+05	1.322e+06	9.024e+04	2.124e+05	8.986e+05
71	1.212e+06	2.955e+06	1.252e+07	1.375e+05	3.231e+05	1.370e+06	9.365e+04	2.214e+05	9.202e+05
72	1.257e+06	3.027e+06	1.289e+07	1.428e+05	3.375e+05	1.436e+06	9.696e+04	2.265e+05	9.651e+05
73	1.323e+06	3.090e+06	1.318e+07	1.482e+05	3.515e+05	1.452e+06	1.003e+05	2.375e+05	9.682e+05
74	1.376e+06	3.253e+06	1.372e+07	1.550e+05	3.614e+05	1.520e+06	1.048e+05	2.432e+05	1.043e+06
75	1.427e+06	3.396e+06	1.469e+07	1.597e+05	3.816e+05	1.599e+06	1.085e+05	2.545e+05	1.081e+06
76	1.490e+06	3.529e+06	1.544e+07	1.676e+05	3.929e+05	1.639e+06	1.127e+05	2.656e+05	1.108e+06
77	1.572e+06	3.715e+06	1.547e+07	1.722e+05	4.057e+05	1.697e+06	1.174e+05	2.786e+05	1.163e+06
78	1.630e+06	3.878e+06	1.606e+07	1.811e+05	4.239e+05	1.765e+06	1.219e+05	2.881e+05	1.192e+06
79	1.708e+06	4.041e+06	1.686e+07	1.899e+05	4.478e+05	1.868e+06	1.278e+05	2.981e+05	1.261e+06
80	1.801e+06	4.218e+06	1.760e+07	1.975e+05	4.680e+05	1.941e+06	1.320e+05	3.094e+05	1.310e+06
81	1.860e+06	4.390e+06	1.859e+07	2.057e+05	4.817e+05	2.017e+06	1.373e+05	3.245e+05	1.354e+06
82	1.957e+06	4.658e+06	1.972e+07	2.146e+05	5.015e+05	2.132e+06	1.433e+05	3.365e+05	1.392e+06
83	2.039e+06	4.790e+06	1.989e+07	2.231e+05	5.270e+05	2.210e+06	1.493e+05	3.489e+05	1.453e+06
84	2.115e+06	4.984e+06	2.012e+07	2.332e+05	5.431e+05	2.270e+06	1.549e+05	3.638e+05	1.534e+06
85	2.233e+06	5.212e+06	2.117e+07	2.422e+05	5.705e+05	2.404e+06	1.594e+05	3.796e+05	1.586e+06
86	2.344e+06	5.362e+06	2.203e+07	2.545e+05	5.986e+05	2.441e+06	1.659e+05	3.937e+05	1.655e+06
87	2.441e+06	5.579e+06	2.374e+07	2.608e+05	6.201e+05	2.558e+06	1.744e+05	4.102e+05	1.698e+06
88	2.531e+06	5.865e+06	2.432e+07	2.746e+05	6.378e+05	2.667e+06	1.798e+05	4.244e+05	1.777e+06
89	2.652e+06	6.082e+06	2.498e+07	2.850e+05	6.691e+05	2.775e+06	1.865e+05	4.402e+05	1.840e+06
90	2.709e+06	6.369e+06	2.641e+07	2.991e+05	6.880e+05	2.935e+06	1.934e+05	4.533e+05	1.892e+06
91	2.902e+06	6.699e+06	2.777e+07	3.079e+05	7.184e+05	2.943e+06	2.010e+05	4.718e+05	2.003e+06
92	2.979e+06	6.914e+06	2.962e+07	3.195e+05	7.489e+05	2.993e+06	2.091e+05	4.900e+05	2.056e+06
93	3.114e+06	7.266e+06	3.000e+07	3.311e+05	7.799e+05	3.243e+06	2.151e+05	5.063e+05	2.143e+06
94	3.270e+06	7.456e+06	3.071e+07	3.425e+05	8.016e+05	3.373e+06	2.255e+05	5.236e+05	2.208e+06
95	3.338e+06	7.864e+06	3.144e+07	3.609e+05	8.294e+05	3.342e+06	2.312e+05	5.399e+05	2.275e+06
96	3.519e+06	8.048e+06	3.334e+07	3.740e+05	8.615e+05	3.588e+06	2.389e+05	5.625e+05	2.355e+06
97	3.665e+06	8.402e+06	3.363e+07	3.852e+05	8.964e+05	3.747e+06	2.460e+05	5.750e+05	2.419e+06
98	3.803e+06	8.407e+06	3.526e+07	4.009e+05	9.328e+05	3.855e+06	2.565e+05	5.967e+05	2.486e+06
99	3.876e+06	8.816e+06	3.549e+07	4.099e+05	9.605e+05	4.035e+06	2.622e+05	6.142e+05	2.582e+06
100	4.060e+06	9.096e+06	3.613e+07	4.260e+05	9.887e+05	4.018e+06	2.686e+05	6.280e+05	2.728e+06
