## Supplementary Data: A zip file containing the simulation executable, the source code, R scripts, batch files, and simulation results. for "Age-related late-onset disease heritability patterns and implications for genome-wide association studies": CasesNeededYoungOldCohortStatisticalPower.csv

age	X1	X2	X3	X4	X5	X6	X7	X8	X9
47	6.289e+05	1.552e+06	6.755e+06	7.375e+04	1.745e+05	7.389e+05	5.213e+04	1.214e+05	5.195e+05
48	6.287e+05	1.552e+06	6.753e+06	7.373e+04	1.745e+05	7.388e+05	5.212e+04	1.214e+05	5.194e+05
49	6.282e+05	1.550e+06	6.748e+06	7.367e+04	1.743e+05	7.383e+05	5.208e+04	1.213e+05	5.190e+05
50	6.275e+05	1.548e+06	6.739e+06	7.358e+04	1.741e+05	7.373e+05	5.202e+04	1.211e+05	5.183e+05
51	6.263e+05	1.546e+06	6.728e+06	7.346e+04	1.738e+05	7.361e+05	5.194e+04	1.209e+05	5.173e+05
52	6.249e+05	1.542e+06	6.712e+06	7.329e+04	1.735e+05	7.344e+05	5.182e+04	1.207e+05	5.161e+05
53	6.232e+05	1.538e+06	6.694e+06	7.308e+04	1.730e+05	7.324e+05	5.167e+04	1.203e+05	5.147e+05
54	6.212e+05	1.533e+06	6.671e+06	7.285e+04	1.724e+05	7.301e+05	5.150e+04	1.199e+05	5.129e+05
55	6.189e+05	1.527e+06	6.646e+06	7.258e+04	1.718e+05	7.274e+05	5.131e+04	1.195e+05	5.109e+05
56	6.163e+05	1.521e+06	6.618e+06	7.226e+04	1.710e+05	7.243e+05	5.109e+04	1.190e+05	5.087e+05
57	6.134e+05	1.514e+06	6.585e+06	7.192e+04	1.702e+05	7.208e+05	5.084e+04	1.184e+05	5.062e+05
58	6.102e+05	1.506e+06	6.551e+06	7.154e+04	1.693e+05	7.171e+05	5.058e+04	1.178e+05	5.036e+05
59	6.069e+05	1.497e+06	6.514e+06	7.115e+04	1.684e+05	7.131e+05	5.029e+04	1.171e+05	5.008e+05
60	6.031e+05	1.488e+06	6.472e+06	7.070e+04	1.674e+05	7.087e+05	4.997e+04	1.164e+05	4.975e+05
61	5.991e+05	1.478e+06	6.428e+06	7.022e+04	1.662e+05	7.038e+05	4.962e+04	1.156e+05	4.941e+05
62	5.948e+05	1.467e+06	6.382e+06	6.971e+04	1.650e+05	6.988e+05	4.926e+04	1.147e+05	4.905e+05
63	5.901e+05	1.455e+06	6.332e+06	6.916e+04	1.637e+05	6.933e+05	4.886e+04	1.138e+05	4.866e+05
64	5.850e+05	1.442e+06	6.274e+06	6.854e+04	1.623e+05	6.871e+05	4.842e+04	1.128e+05	4.822e+05
65	5.794e+05	1.429e+06	6.214e+06	6.788e+04	1.607e+05	6.804e+05	4.795e+04	1.117e+05	4.775e+05
66	5.736e+05	1.414e+06	6.150e+06	6.719e+04	1.591e+05	6.735e+05	4.745e+04	1.105e+05	4.726e+05
67	5.673e+05	1.398e+06	6.080e+06	6.644e+04	1.573e+05	6.659e+05	4.691e+04	1.093e+05	4.672e+05
68	5.606e+05	1.381e+06	6.006e+06	6.564e+04	1.554e+05	6.579e+05	4.634e+04	1.080e+05	4.614e+05
69	5.535e+05	1.364e+06	5.927e+06	6.480e+04	1.534e+05	6.496e+05	4.574e+04	1.066e+05	4.555e+05
70	5.461e+05	1.345e+06	5.845e+06	6.392e+04	1.513e+05	6.408e+05	4.511e+04	1.051e+05	4.491e+05
71	5.383e+05	1.326e+06	5.759e+06	6.299e+04	1.491e+05	6.314e+05	4.444e+04	1.036e+05	4.424e+05
72	5.302e+05	1.305e+06	5.669e+06	6.202e+04	1.468e+05	6.218e+05	4.374e+04	1.019e+05	4.354e+05
73	5.219e+05	1.284e+06	5.576e+06	6.102e+04	1.445e+05	6.117e+05	4.302e+04	1.003e+05	4.283e+05
74	5.132e+05	1.262e+06	5.480e+06	5.999e+04	1.420e+05	6.013e+05	4.228e+04	9.853e+04	4.208e+05
75	5.043e+05	1.240e+06	5.381e+06	5.891e+04	1.395e+05	5.906e+05	4.151e+04	9.675e+04	4.131e+05
76	4.952e+05	1.217e+06	5.281e+06	5.783e+04	1.369e+05	5.796e+05	4.073e+04	9.493e+04	4.052e+05
77	4.860e+05	1.194e+06	5.179e+06	5.673e+04	1.343e+05	5.686e+05	3.994e+04	9.309e+04	3.973e+05
78	4.766e+05	1.171e+06	5.076e+06	5.561e+04	1.316e+05	5.573e+05	3.913e+04	9.121e+04	3.892e+05
79	4.672e+05	1.147e+06	4.971e+06	5.447e+04	1.289e+05	5.458e+05	3.832e+04	8.931e+04	3.810e+05
80	4.577e+05	1.123e+06	4.868e+06	5.334e+04	1.262e+05	5.345e+05	3.750e+04	8.742e+04	3.729e+05
81	4.483e+05	1.100e+06	4.764e+06	5.221e+04	1.235e+05	5.231e+05	3.669e+04	8.554e+04	3.647e+05
82	4.388e+05	1.076e+06	4.660e+06	5.108e+04	1.208e+05	5.117e+05	3.588e+04	8.363e+04	3.565e+05
83	4.295e+05	1.053e+06	4.557e+06	4.995e+04	1.181e+05	5.003e+05	3.507e+04	8.174e+04	3.484e+05
84	4.203e+05	1.030e+06	4.456e+06	4.885e+04	1.155e+05	4.893e+05	3.428e+04	7.991e+04	3.405e+05
85	4.113e+05	1.008e+06	4.356e+06	4.777e+04	1.130e+05	4.783e+05	3.350e+04	7.810e+04	3.327e+05
86	4.023e+05	9.850e+05	4.257e+06	4.669e+04	1.104e+05	4.674e+05	3.272e+04	7.630e+04	3.249e+05
87	3.936e+05	9.634e+05	4.160e+06	4.565e+04	1.079e+05	4.569e+05	3.197e+04	7.456e+04	3.174e+05
88	3.852e+05	9.423e+05	4.067e+06	4.464e+04	1.055e+05	4.466e+05	3.124e+04	7.288e+04	3.102e+05
89	3.770e+05	9.217e+05	3.974e+06	4.365e+04	1.031e+05	4.366e+05	3.052e+04	7.123e+04	3.032e+05
90	3.689e+05	9.015e+05	3.885e+06	4.268e+04	1.008e+05	4.268e+05	2.982e+04	6.962e+04	2.963e+05
91	3.611e+05	8.821e+05	3.798e+06	4.174e+04	9.856e+04	4.172e+05	2.914e+04	6.805e+04	2.896e+05
92	3.535e+05	8.633e+05	3.715e+06	4.083e+04	9.641e+04	4.079e+05	2.847e+04	6.653e+04	2.831e+05
93	3.460e+05	8.449e+05	3.634e+06	3.994e+04	9.429e+04	3.988e+05	2.783e+04	6.504e+04	2.767e+05
94	3.387e+05	8.270e+05	3.555e+06	3.907e+04	9.224e+04	3.900e+05	2.720e+04	6.359e+04	2.706e+05
95	3.316e+05	8.096e+05	3.478e+06	3.822e+04	9.024e+04	3.814e+05	2.658e+04	6.217e+04	2.646e+05
96	3.246e+05	7.928e+05	3.404e+06	3.739e+04	8.829e+04	3.730e+05	2.598e+04	6.080e+04	2.587e+05
97	3.178e+05	7.763e+05	3.332e+06	3.659e+04	8.640e+04	3.648e+05	2.540e+04	5.945e+04	2.530e+05
98	3.111e+05	7.603e+05	3.261e+06	3.580e+04	8.456e+04	3.568e+05	2.483e+04	5.814e+04	2.474e+05
99	3.046e+05	7.448e+05	3.193e+06	3.504e+04	8.277e+04	3.490e+05	2.427e+04	5.686e+04	2.420e+05
100	2.983e+05	7.296e+05	3.127e+06	3.429e+04	8.103e+04	3.414e+05	2.373e+04	5.562e+04	2.368e+05
