## Supplementary Data: A zip file containing the simulation executable, the source code, R scripts, batch files, and simulation results. for "Age-related late-onset disease heritability patterns and implications for genome-wide association studies": CohortHeritabilityAnalysis.csv

Age	PopMean	PopVar	PopSD	CaseMean	CaseVar	CaseSD	CumulativeCaseMean	CumulativeCaseVar	CumulativeCaseSD	Heritability	MeanOR	CaseOR	nControls	nCases	CumIncidence	nIncidence	nLifetimeIncidence	nAbsoluteIncidence
47	-0.0067852	2.3497	1.5329	2.331	2.3012	1.517	0	0	0	0.41665	0.99324	10.288	1895760784	5543012	0	0	0	0
48	-0.0084398	2.346	1.5317	2.3206	2.2841	1.5113	0	0	0	0.41627	0.9916	10.182	1888082241	6890542	0	0	0	0
49	-0.010359	2.3418	1.5303	2.3095	2.266	1.5053	0	0	0	0.41583	0.98969	10.069	1879608375	8456815	0	0	0	0
50	-0.012576	2.337	1.5287	2.2969	2.2468	1.4989	0	0	0	0.41533	0.9875	9.9433	1870279808	10265983	0	0	0	0
51	-0.015118	2.3315	1.5269	2.2835	2.2276	1.4925	0	0	0	0.41476	0.985	9.8106	1860023110	12341669	0	0	0	0
52	-0.018018	2.3254	1.5249	2.2689	2.2071	1.4856	0	0	0	0.41412	0.98214	9.6687	1848765430	14711139	0	0	0	0
53	-0.021319	2.3186	1.5227	2.2535	2.1857	1.4784	0	0	0	0.41341	0.97891	9.5209	1836442338	17401757	0	0	0	0
54	-0.025058	2.311	1.5202	2.2371	2.1639	1.471	0	0	0	0.41261	0.97525	9.3664	1823002864	20444149	0	0	0	0
55	-0.029266	2.3025	1.5174	2.2195	2.1415	1.4634	0	0	0	0.41172	0.97116	9.203	1808389170	23868988	0	0	0	0
56	-0.033988	2.2932	1.5143	2.2008	2.1188	1.4556	0	0	0	0.41074	0.96658	9.032	1792537607	27709280	0	0	0	0
57	-0.03927	2.283	1.511	2.181	2.0957	1.4477	0	0	0	0.40966	0.96149	8.8548	1775381576	31999526	0	0	0	0
58	-0.045171	2.2719	1.5073	2.1599	2.0725	1.4396	0	0	0	0.40848	0.95583	8.67	1756865825	36773195	0	0	0	0
59	-0.05174	2.2597	1.5032	2.1377	2.049	1.4314	0	0	0	0.40719	0.94958	8.4798	1736920530	42066511	0	0	0	0
60	-0.059019	2.2466	1.4989	2.1144	2.0249	1.423	0	0	0	0.40578	0.94269	8.2849	1715481969	47913259	0	0	0	0
61	-0.06707	2.2324	1.4941	2.09	2.001	1.4146	0	0	0	0.40425	0.93513	8.085	1692473794	54342545	0	0	0	0
62	-0.075949	2.2171	1.489	2.0645	1.9769	1.406	0	0	0	0.4026	0.92686	7.8814	1667823892	61383393	0	0	0	0
63	-0.085704	2.2007	1.4835	2.0378	1.9531	1.3975	0	0	0	0.40082	0.91787	7.6736	1641427973	69055658	0	0	0	0
64	-0.096383	2.1832	1.4776	2.01	1.9295	1.3891	0	0	0	0.3989	0.90812	7.4636	1613200038	77377947	0	0	0	0
65	-0.10805	2.1646	1.4713	1.9812	1.9061	1.3806	0	0	0	0.39685	0.89758	7.2513	1583020561	86359505	0	0	0	0
66	-0.12076	2.145	1.4646	1.9513	1.883	1.3722	0	0	0	0.39467	0.88624	7.0381	1550789790	95990133	0	0	0	0
67	-0.13455	2.1242	1.4575	1.9205	1.8603	1.3639	0	0	0	0.39235	0.87411	6.8244	1516404404	106249721	0	0	0	0
68	-0.14946	2.1024	1.45	1.8887	1.838	1.3557	0	0	0	0.38989	0.86117	6.611	1479780876	117107078	0	0	0	0
69	-0.16555	2.0796	1.4421	1.8561	1.8162	1.3477	0	0	0	0.3873	0.84743	6.3989	1440848105	128504179	0	0	0	0
70	-0.18282	2.0558	1.4338	1.8226	1.7953	1.3399	0	0	0	0.38457	0.83292	6.188	1399549947	140371111	0	0	0	0
71	-0.20133	2.0311	1.4251	1.7884	1.7749	1.3322	0	0	0	0.38171	0.81764	5.9799	1355872388	152607831	0	0	0	0
72	-0.22107	2.0055	1.4162	1.7535	1.7552	1.3249	0	0	0	0.37873	0.80166	5.7748	1309785678	165089046	0	0	0	0
73	-0.24208	1.9792	1.4068	1.718	1.7363	1.3177	0	0	0	0.37562	0.785	5.5732	1261318368	177655669	0	0	0	0
74	-0.26433	1.9521	1.3972	1.6819	1.7182	1.3108	0	0	0	0.3724	0.76772	5.376	1210541463	190130055	0	0	0	0
75	-0.28783	1.9245	1.3873	1.6453	1.701	1.3042	0	0	0	0.36907	0.74989	5.1828	1157555496	202310083	0	0	0	0
76	-0.31254	1.8963	1.3771	1.6084	1.6847	1.2979	0	0	0	0.36565	0.73159	4.9949	1102488825	213963127	0	0	0	0
77	-0.33842	1.8677	1.3666	1.5712	1.6692	1.292	0	0	0	0.36213	0.71289	4.8124	1045529988	224830857	0	0	0	0
78	-0.36544	1.8387	1.356	1.5338	1.6547	1.2863	0	0	0	0.35853	0.69389	4.6357	986915007	234647411	0	0	0	0
79	-0.39354	1.8096	1.3452	1.4961	1.6412	1.2811	0	0	0	0.35486	0.67467	4.4644	926894944	243133975	0	0	0	0
80	-0.42265	1.7803	1.3343	1.4583	1.6285	1.2761	0	0	0	0.35113	0.65531	4.2988	865792854	250016137	0	0	0	0
81	-0.45272	1.7509	1.3232	1.4205	1.6166	1.2715	0	0	0	0.34735	0.63589	4.1391	803984116	255043160	0	0	0	0
82	-0.48365	1.7216	1.3121	1.3825	1.6057	1.2672	0	0	0	0.34354	0.61653	3.985	741878733	257975965	0	0	0	0
83	-0.51535	1.6925	1.301	1.3447	1.5955	1.2631	0	0	0	0.33969	0.59729	3.8369	679930228	258617214	0	0	0	0
84	-0.54777	1.6636	1.2898	1.307	1.586	1.2594	0	0	0	0.33584	0.57824	3.6949	618585229	256813522	0	0	0	0
85	-0.58081	1.635	1.2787	1.2695	1.5772	1.2559	0	0	0	0.33198	0.55945	3.5589	558310506	252468957	0	0	0	0
86	-0.61435	1.6067	1.2676	1.2323	1.5688	1.2525	0	0	0	0.32813	0.54099	3.429	499648027	245590414	0	0	0	0
87	-0.64837	1.5789	1.2566	1.1956	1.5609	1.2494	0	0	0	0.3243	0.5229	3.3055	443121029	236253066	0	0	0	0
88	-0.68275	1.5516	1.2456	1.1595	1.5535	1.2464	0	0	0	0.32049	0.50523	3.1884	389198483	224628333	0	0	0	0
89	-0.71736	1.5248	1.2348	1.1242	1.5465	1.2436	0	0	0	0.3167	0.48804	3.0776	338339218	210980477	0	0	0	0
90	-0.75221	1.4986	1.2242	1.0896	1.5399	1.2409	0	0	0	0.31297	0.47133	2.973	290921185	195652473	0	0	0	0
91	-0.7873	1.473	1.2137	1.056	1.5339	1.2385	0	0	0	0.30926	0.45507	2.8749	247261970	179034102	0	0	0	0
92	-0.82258	1.4478	1.2032	1.0235	1.5284	1.2363	0	0	0	0.30559	0.4393	2.7828	207592842	161583689	0	0	0	0
93	-0.85802	1.4232	1.193	0.99209	1.5236	1.2343	0	0	0	0.30197	0.424	2.6969	172071896	143781687	0	0	0	0
94	-0.89359	1.3992	1.1829	0.96207	1.5194	1.2326	0	0	0	0.2984	0.40919	2.6171	140753149	126098341	0	0	0	0
95	-0.92939	1.3757	1.1729	0.93341	1.5162	1.2313	0	0	0	0.29486	0.39479	2.5432	113579248	108977762	0	0	0	0
96	-0.96524	1.3528	1.1631	0.90635	1.5141	1.2305	0	0	0	0.29138	0.38089	2.4753	90373196	92781988	0	0	0	0
97	-1.0013	1.3304	1.1534	0.88105	1.5133	1.2301	0	0	0	0.28795	0.36739	2.4134	70896239	77814708	0	0	0	0
98	-1.0375	1.3084	1.1438	0.8577	1.5139	1.2304	0	0	0	0.28454	0.35434	2.3577	54826536	64276017	0	0	0	0
99	-1.074	1.287	1.1345	0.83629	1.5159	1.2312	0	0	0	0.2812	0.34163	2.3078	41798120	52305017	0	0	0	0
100	-1.1106	1.2659	1.1251	0.81688	1.5195	1.2327	0	0	0	0.27787	0.32936	2.2634	31423095	41936337	0	0	0	0
101	-1.1468	1.2455	1.116	0.79969	1.5246	1.2348	0	0	0	0.27463	0.31765	2.2249	23308810	33145291	0	0	0	0
102	-1.1831	1.2258	1.1072	0.78461	1.531	1.2373	0	0	0	0.27146	0.30633	2.1915	17062579	25830311	0	0	0	0
103	-1.2194	1.2069	1.0986	0.77169	1.5386	1.2404	0	0	0	0.2684	0.29542	2.1634	12329262	19856198	0	0	0	0
104	-1.2554	1.1883	1.0901	0.76105	1.5474	1.244	0	0	0	0.26535	0.28497	2.1405	8796406	15054706	0	0	0	0
105	-1.2914	1.1706	1.082	0.75262	1.5566	1.2476	0	0	0	0.26244	0.27488	2.1225	6193376	11252937	0	0	0	0
