## Supplementary Data: A zip file containing the simulation executable, the source code, R scripts, batch files, and simulation results. for "Age-related late-onset disease heritability patterns and implications for genome-wide association studies": CohortStatisticalPower.csv

Age	nCases	p0	c0	d0	s0	sd0	p1	c1	d1	s1	sd1	p2	c2	d2	s2	sd2	p3	c3	d3	s3	sd3	p4	c4	d4	s4	sd4	p5	c5	d5	s5	sd5	p6	c6	d6	s6	sd6	p7	c7	d7	s7	sd7	p8	c8	d8	s8	sd8
47	5543012	0.072968	0.082723	-0.0097554	0	0	0.072985	0.079462	-0.0064762	0	0	0.072991	0.076272	-0.0032814	0	0	0.28592	0.31436	-0.028448	0	0	0.28594	0.30533	-0.019381	0	0	0.28597	0.29582	-0.0098517	0	0	0.4999	0.5338	-0.0339	0	0	0.49994	0.52312	-0.023186	0	0	0.49998	0.51173	-0.011749	0	0
48	6890542	0.072961	0.08266	-0.0096991	0	0	0.072981	0.079439	-0.006458	0	0	0.072988	0.076229	-0.0032405	0	0	0.2859	0.31428	-0.028379	0	0	0.28593	0.3052	-0.019274	0	0	0.28596	0.29579	-0.0098264	0	0	0.49988	0.5336	-0.033718	0	0	0.49992	0.52306	-0.02314	0	0	0.49997	0.51169	-0.011725	0	0
49	8456815	0.072953	0.082613	-0.0096601	0	0	0.072976	0.079431	-0.0064553	0	0	0.072986	0.07621	-0.003224	0	0	0.28587	0.31416	-0.028288	0	0	0.28592	0.3051	-0.01918	0	0	0.28595	0.29572	-0.0097673	0	0	0.49985	0.53349	-0.033636	0	0	0.4999	0.52295	-0.023053	0	0	0.49996	0.51165	-0.011691	0	0
50	10265983	0.072944	0.08257	-0.0096266	0	0	0.072969	0.079395	-0.0064257	0	0	0.072983	0.076192	-0.0032093	0	0	0.28585	0.31397	-0.028126	0	0	0.2859	0.30498	-0.019081	0	0	0.28594	0.29567	-0.0097273	0	0	0.49982	0.53332	-0.033495	0	0	0.49988	0.52278	-0.022906	0	0	0.49995	0.51161	-0.011666	0	0
51	12341669	0.072933	0.082485	-0.0095519	0	0	0.072962	0.079363	-0.0064009	0	0	0.072979	0.076173	-0.0031937	0	0	0.28582	0.31381	-0.027997	0	0	0.28588	0.3048	-0.018921	0	0	0.28593	0.29562	-0.0096859	0	0	0.49978	0.53313	-0.033345	0	0	0.49985	0.52261	-0.022761	0	0	0.49993	0.51155	-0.011616	0	0
52	14711139	0.072921	0.082407	-0.0094856	0	0	0.072954	0.079344	-0.0063901	0	0	0.072975	0.076157	-0.0031817	0	0	0.28578	0.31365	-0.027874	0	0	0.28585	0.30465	-0.018801	0	0	0.28592	0.29552	-0.009599	0	0	0.49974	0.53289	-0.033153	0	0	0.49982	0.52248	-0.022657	0	0	0.49992	0.51152	-0.011602	0	0
53	17401757	0.072908	0.082333	-0.0094254	0	0	0.072945	0.079298	-0.0063533	0	0	0.072971	0.07614	-0.003169	0	0	0.28574	0.31344	-0.027695	0	0	0.28583	0.30454	-0.018713	0	0	0.28591	0.29547	-0.0095632	0	0	0.49969	0.53269	-0.032995	0	0	0.49979	0.52235	-0.02256	0	0	0.4999	0.51145	-0.011546	0	0
54	20444149	0.072892	0.082268	-0.009376	0	0	0.072935	0.079231	-0.0062965	0	0	0.072965	0.076105	-0.0031397	0	0	0.28569	0.31327	-0.027572	0	0	0.28579	0.30442	-0.018627	0	0	0.28589	0.29539	-0.0095029	0	0	0.49964	0.53251	-0.032867	0	0	0.49975	0.52218	-0.022428	0	0	0.49988	0.51139	-0.011508	0	0
55	23868988	0.072874	0.082199	-0.0093245	0	0	0.072923	0.07918	-0.0062565	0	0	0.072959	0.076093	-0.0031342	0	0	0.28564	0.31303	-0.027383	0	0	0.28576	0.3043	-0.018544	0	0	0.28587	0.29533	-0.0094543	0	0	0.49958	0.53225	-0.032677	0	0	0.49971	0.52202	-0.022305	0	0	0.49986	0.5113	-0.011439	0	0
56	27709280	0.072855	0.082116	-0.0092608	0	0	0.07291	0.079127	-0.0062168	0	0	0.072952	0.07606	-0.0031071	0	0	0.28559	0.31278	-0.027196	0	0	0.28572	0.30412	-0.018401	0	0	0.28585	0.29528	-0.0094323	0	0	0.49951	0.53198	-0.032467	0	0	0.49967	0.52183	-0.022165	0	0	0.49984	0.51122	-0.011383	0	0
57	31999526	0.072833	0.082023	-0.0091897	0	0	0.072896	0.079074	-0.0061787	0	0	0.072945	0.076042	-0.0030966	0	0	0.28552	0.31253	-0.027012	0	0	0.28568	0.30397	-0.018289	0	0	0.28583	0.29518	-0.0093457	0	0	0.49943	0.53171	-0.03228	0	0	0.49961	0.52164	-0.022029	0	0	0.49981	0.5111	-0.011286	0	0
58	36773195	0.072809	0.081932	-0.0091233	0	0	0.072879	0.079016	-0.0061369	0	0	0.072937	0.076011	-0.003074	0	0	0.28545	0.3123	-0.026847	0	0	0.28563	0.3038	-0.018171	0	0	0.28581	0.29509	-0.0092822	0	0	0.49934	0.53142	-0.032078	0	0	0.49955	0.52143	-0.021877	0	0	0.49978	0.511	-0.011224	0	0
59	42066511	0.072782	0.081834	-0.009052	0	0	0.072861	0.078953	-0.0060924	0	0	0.072927	0.075988	-0.0030602	0	0	0.28537	0.31202	-0.026645	0	0	0.28557	0.3036	-0.018029	0	0	0.28578	0.29498	-0.009202	0	0	0.49925	0.53111	-0.031865	0	0	0.49949	0.52121	-0.021718	0	0	0.49975	0.5109	-0.011156	0	0
60	47913259	0.072752	0.081731	-0.0089792	0	0	0.07284	0.078887	-0.0060473	0	0	0.072917	0.075963	-0.003046	0	0	0.28528	0.31173	-0.026443	0	0	0.28551	0.30343	-0.017911	0	0	0.28575	0.29489	-0.0091439	0	0	0.49914	0.53079	-0.031648	0	0	0.49942	0.52098	-0.021563	0	0	0.49971	0.51077	-0.011059	0	0
61	54342545	0.072719	0.081626	-0.0089067	0	0	0.072818	0.078817	-0.005999	0	0	0.072906	0.075928	-0.0030226	0	0	0.28518	0.31143	-0.026243	0	0	0.28545	0.30322	-0.017775	0	0	0.28571	0.29478	-0.0090705	0	0	0.49902	0.53046	-0.031437	0	0	0.49933	0.52077	-0.021436	0	0	0.49967	0.51064	-0.010968	0	0
62	61383393	0.072683	0.081514	-0.008831	0	0	0.072793	0.078737	-0.0059439	0	0	0.072893	0.075908	-0.0030155	0	0	0.28508	0.31111	-0.026032	0	0	0.28538	0.303	-0.017628	0	0	0.28568	0.29467	-0.0089964	0	0	0.4989	0.53009	-0.031192	0	0	0.49925	0.52052	-0.021271	0	0	0.49962	0.51051	-0.010888	0	0
63	69055658	0.072643	0.081396	-0.0087535	0	0	0.072766	0.07866	-0.0058934	0	0	0.07288	0.075859	-0.0029786	0	0	0.28496	0.31078	-0.025824	0	0	0.2853	0.30277	-0.017479	0	0	0.28564	0.29455	-0.0089136	0	0	0.49875	0.52971	-0.030959	0	0	0.49915	0.52025	-0.021102	0	0	0.49957	0.51036	-0.010782	0	0
64	77377947	0.072599	0.081283	-0.0086835	0	0	0.072737	0.078585	-0.0058474	0	0	0.072865	0.075817	-0.002952	0	0	0.28483	0.31045	-0.025624	0	0	0.28521	0.30254	-0.017331	0	0	0.28559	0.29443	-0.0088383	0	0	0.49859	0.52933	-0.030736	0	0	0.49904	0.51996	-0.020917	0	0	0.49952	0.51023	-0.010706	0	0
65	86359505	0.072551	0.081166	-0.0086156	0	0	0.072705	0.078503	-0.0057987	0	0	0.072849	0.075775	-0.0029262	0	0	0.28469	0.3101	-0.025418	0	0	0.28511	0.30231	-0.0172	0	0	0.28554	0.29431	-0.0087689	0	0	0.49842	0.52891	-0.030492	0	0	0.49893	0.51969	-0.020762	0	0	0.49946	0.51008	-0.01062	0	0
66	95990133	0.072499	0.081034	-0.0085351	0	0	0.07267	0.078419	-0.0057497	0	0	0.072832	0.075728	-0.0028967	0	0	0.28453	0.30973	-0.025197	0	0	0.28501	0.30206	-0.017053	0	0	0.28549	0.29417	-0.0086857	0	0	0.49824	0.52848	-0.030246	0	0	0.4988	0.5194	-0.020603	0	0	0.4994	0.50994	-0.010544	0	0
67	106249721	0.072443	0.080897	-0.0084546	0	0	0.072632	0.07833	-0.005698	0	0	0.072812	0.075686	-0.0028743	0	0	0.28436	0.30934	-0.024979	0	0	0.28489	0.30182	-0.016923	0	0	0.28543	0.29405	-0.0086193	0	0	0.49803	0.52804	-0.030006	0	0	0.49866	0.5191	-0.02044	0	0	0.49933	0.50979	-0.010464	0	0
68	117107078	0.072382	0.080763	-0.0083808	0	0	0.07259	0.07824	-0.0056493	0	0	0.072791	0.075645	-0.0028541	0	0	0.28418	0.30895	-0.024768	0	0	0.28477	0.30156	-0.016786	0	0	0.28537	0.29391	-0.0085427	0	0	0.49781	0.52759	-0.02977	0	0	0.49851	0.51881	-0.020295	0	0	0.49925	0.50963	-0.010379	0	0
69	128504179	0.072317	0.080618	-0.0083012	0	0	0.072546	0.078146	-0.0055995	0	0	0.072768	0.075598	-0.0028304	0	0	0.28399	0.30855	-0.024562	0	0	0.28464	0.3013	-0.016659	0	0	0.2853	0.29377	-0.0084638	0	0	0.49758	0.52712	-0.029539	0	0	0.49835	0.51848	-0.020131	0	0	0.49917	0.50946	-0.010293	0	0
70	140371111	0.072247	0.08047	-0.0082233	0	0	0.072498	0.078048	-0.0055501	0	0	0.072743	0.075552	-0.0028092	0	0	0.28378	0.30813	-0.024352	0	0	0.2845	0.30102	-0.016525	0	0	0.28523	0.29363	-0.0084003	0	0	0.49733	0.52664	-0.029312	0	0	0.49818	0.51814	-0.019967	0	0	0.49908	0.5093	-0.010217	0	0
71	152607831	0.072171	0.080329	-0.0081578	0	0	0.072447	0.077948	-0.0055009	0	0	0.072717	0.075506	-0.0027883	0	0	0.28356	0.30771	-0.024155	0	0	0.28434	0.30075	-0.016405	0	0	0.28515	0.29349	-0.0083372	0	0	0.49705	0.52615	-0.029095	0	0	0.49799	0.51782	-0.019824	0	0	0.49898	0.50913	-0.01015	0	0
72	165089046	0.072091	0.08018	-0.0080889	0	0	0.072393	0.077859	-0.005466	0	0	0.072689	0.075454	-0.0027644	0	0	0.28332	0.30729	-0.023973	0	0	0.28418	0.30046	-0.016284	0	0	0.28507	0.29334	-0.008274	0	0	0.49677	0.52565	-0.028888	0	0	0.4978	0.51747	-0.019677	0	0	0.49888	0.50896	-0.010079	0	0
73	177655669	0.072006	0.080027	-0.0080209	0	0	0.072335	0.077757	-0.0054216	0	0	0.07266	0.075405	-0.0027457	0	0	0.28306	0.30686	-0.023797	0	0	0.28401	0.30018	-0.01617	0	0	0.28498	0.2932	-0.0082216	0	0	0.49646	0.52514	-0.028685	0	0	0.49759	0.51712	-0.019536	0	0	0.49878	0.50879	-0.010015	0	0
74	190130055	0.071916	0.079875	-0.007959	0	0	0.072274	0.077655	-0.0053816	0	0	0.072628	0.075358	-0.0027307	0	0	0.28279	0.30642	-0.023629	0	0	0.28383	0.29987	-0.016046	0	0	0.28489	0.29305	-0.0081649	0	0	0.49613	0.52462	-0.028495	0	0	0.49736	0.51676	-0.019402	0	0	0.49866	0.5086	-0.009938	0	0
75	202310083	0.071822	0.079722	-0.0079003	0	0	0.072209	0.077552	-0.0053421	0	0	0.072595	0.075305	-0.00271	0	0	0.28251	0.30597	-0.023464	0	0	0.28363	0.29956	-0.01593	0	0	0.28479	0.29291	-0.0081178	0	0	0.49578	0.5241	-0.028312	0	0	0.49713	0.5164	-0.019275	0	0	0.49854	0.50841	-0.0098707	0	0
76	213963127	0.071721	0.079568	-0.0078468	0	0	0.072141	0.077446	-0.0053053	0	0	0.072561	0.075252	-0.002691	0	0	0.28221	0.30552	-0.02331	0	0	0.28343	0.29925	-0.015822	0	0	0.28469	0.29274	-0.0080526	0	0	0.49542	0.52356	-0.028142	0	0	0.49688	0.51604	-0.019166	0	0	0.49841	0.50823	-0.0098123	0	0
77	224830857	0.071617	0.079409	-0.0077917	0	0	0.07207	0.077343	-0.0052732	0	0	0.072525	0.075197	-0.0026727	0	0	0.2819	0.30506	-0.023166	0	0	0.28322	0.29894	-0.015726	0	0	0.28458	0.29258	-0.008005	0	0	0.49504	0.52303	-0.027987	0	0	0.49662	0.51568	-0.019065	0	0	0.49828	0.50804	-0.0097581	0	0
78	234647411	0.071508	0.079249	-0.007741	0	0	0.071996	0.077236	-0.0052394	0	0	0.072487	0.075142	-0.0026551	0	0	0.28157	0.3046	-0.02303	0	0	0.28299	0.29864	-0.015644	0	0	0.28446	0.29244	-0.0079718	0	0	0.49464	0.5225	-0.027855	0	0	0.49634	0.51531	-0.018967	0	0	0.49814	0.50785	-0.0097128	0	0
79	243133975	0.071395	0.079089	-0.0076935	0	0	0.07192	0.077124	-0.0052038	0	0	0.072448	0.075089	-0.0026416	0	0	0.28123	0.30414	-0.022907	0	0	0.28276	0.29833	-0.015568	0	0	0.28434	0.29229	-0.0079454	0	0	0.49423	0.52194	-0.027715	0	0	0.49606	0.51494	-0.018884	0	0	0.498	0.50767	-0.0096684	0	0
80	250016137	0.071279	0.078925	-0.0076463	0	0	0.071842	0.077017	-0.0051751	0	0	0.072408	0.075035	-0.0026276	0	0	0.28088	0.30367	-0.022791	0	0	0.28252	0.29802	-0.015504	0	0	0.28422	0.29213	-0.007903	0	0	0.4938	0.5214	-0.0276	0	0	0.49577	0.51457	-0.018802	0	0	0.49785	0.50747	-0.0096289	0	0
81	255043160	0.071159	0.078759	-0.0075999	0	0	0.071761	0.076909	-0.0051483	0	0	0.072366	0.074982	-0.0026166	0	0	0.28052	0.30321	-0.022686	0	0	0.28227	0.29771	-0.015439	0	0	0.2841	0.29196	-0.0078654	0	0	0.49336	0.52085	-0.027491	0	0	0.49547	0.51419	-0.018727	0	0	0.49769	0.50729	-0.0096016	0	0
82	257975965	0.071038	0.078601	-0.0075627	0	0	0.071675	0.076805	-0.00513	0	0	0.072322	0.074928	-0.0026059	0	0	0.28015	0.30274	-0.022596	0	0	0.28202	0.2974	-0.015377	0	0	0.28397	0.2918	-0.0078319	0	0	0.4929	0.52031	-0.027405	0	0	0.49516	0.51383	-0.01867	0	0	0.49753	0.5071	-0.0095714	0	0
83	258617214	0.070911	0.078447	-0.0075361	0	0	0.071588	0.0767	-0.0051123	0	0	0.072279	0.074872	-0.0025922	0	0	0.27976	0.30228	-0.02252	0	0	0.28176	0.29707	-0.015318	0	0	0.28384	0.29165	-0.0078133	0	0	0.49244	0.51975	-0.027316	0	0	0.49484	0.51345	-0.018618	0	0	0.49737	0.50691	-0.0095426	0	0
84	256813522	0.07078	0.078288	-0.0075079	0	0	0.071502	0.076594	-0.0050925	0	0	0.072231	0.074821	-0.0025909	0	0	0.27937	0.30182	-0.022447	0	0	0.28149	0.29677	-0.015279	0	0	0.2837	0.29149	-0.0077934	0	0	0.49196	0.5192	-0.027248	0	0	0.49451	0.51309	-0.018583	0	0	0.4972	0.50672	-0.0095153	0	0
85	252468957	0.070647	0.078132	-0.007485	0	0	0.071412	0.076488	-0.0050765	0	0	0.072186	0.074771	-0.0025858	0	0	0.27897	0.30137	-0.022397	0	0	0.28122	0.29646	-0.015246	0	0	0.28356	0.29133	-0.0077782	0	0	0.49147	0.51866	-0.027199	0	0	0.49418	0.51272	-0.018538	0	0	0.49703	0.50653	-0.0094933	0	0
86	245590414	0.070514	0.077972	-0.0074581	0	0	0.071321	0.076384	-0.0050635	0	0	0.072141	0.074714	-0.0025734	0	0	0.27857	0.30092	-0.022352	0	0	0.28094	0.29616	-0.015215	0	0	0.28342	0.29118	-0.0077649	0	0	0.49097	0.51813	-0.027161	0	0	0.49384	0.51235	-0.018502	0	0	0.49686	0.50634	-0.0094766	0	0
87	236253066	0.07038	0.077819	-0.0074387	0	0	0.071227	0.076281	-0.0050544	0	0	0.072094	0.074663	-0.0025695	0	0	0.27816	0.30047	-0.02231	0	0	0.28066	0.29585	-0.015191	0	0	0.28327	0.29102	-0.00775	0	0	0.49047	0.5176	-0.027134	0	0	0.4935	0.51199	-0.01849	0	0	0.49668	0.50615	-0.0094671	0	0
88	224628333	0.070243	0.07767	-0.0074273	0	0	0.071136	0.076183	-0.0050468	0	0	0.072046	0.07462	-0.0025735	0	0	0.27775	0.30004	-0.022289	0	0	0.28037	0.29555	-0.01518	0	0	0.28313	0.29087	-0.0077412	0	0	0.48996	0.51708	-0.027116	0	0	0.49315	0.51163	-0.018481	0	0	0.4965	0.50596	-0.0094598	0	0
89	210980477	0.070108	0.077517	-0.0074083	0	0	0.071044	0.076089	-0.0050444	0	0	0.071999	0.074573	-0.0025747	0	0	0.27733	0.2996	-0.022266	0	0	0.28009	0.29526	-0.01517	0	0	0.28299	0.29072	-0.0077272	0	0	0.48945	0.51657	-0.027122	0	0	0.4928	0.51129	-0.018486	0	0	0.49632	0.50579	-0.0094603	0	0
90	195652473	0.069973	0.077371	-0.0073976	0	0	0.070951	0.07599	-0.0050396	0	0	0.071948	0.074522	-0.0025745	0	0	0.27691	0.29918	-0.022269	0	0	0.2798	0.29497	-0.015169	0	0	0.28284	0.29057	-0.0077338	0	0	0.48893	0.51608	-0.027148	0	0	0.49245	0.51095	-0.018491	0	0	0.49614	0.50561	-0.0094718	0	0
91	179034102	0.069834	0.077236	-0.0074014	0	0	0.070859	0.075898	-0.0050397	0	0	0.071899	0.074474	-0.0025751	0	0	0.27649	0.29877	-0.022272	0	0	0.27951	0.29468	-0.015176	0	0	0.28269	0.29044	-0.0077555	0	0	0.48841	0.51559	-0.02718	0	0	0.49211	0.5106	-0.018494	0	0	0.49597	0.50543	-0.0094647	0	0
92	161583689	0.069697	0.077099	-0.0074021	0	0	0.070764	0.075809	-0.0050454	0	0	0.07185	0.074425	-0.0025747	0	0	0.27607	0.29837	-0.022297	0	0	0.27922	0.29441	-0.015186	0	0	0.28253	0.29031	-0.0077785	0	0	0.48788	0.51512	-0.027244	0	0	0.49175	0.51028	-0.018529	0	0	0.49579	0.50526	-0.0094714	0	0
93	143781687	0.069559	0.07697	-0.0074107	0	0	0.070668	0.075718	-0.0050506	0	0	0.0718	0.074381	-0.0025811	0	0	0.27565	0.29799	-0.022346	0	0	0.27893	0.29416	-0.015231	0	0	0.28239	0.29016	-0.0077766	0	0	0.48734	0.51466	-0.027317	0	0	0.4914	0.50998	-0.018583	0	0	0.49562	0.5051	-0.0094874	0	0
94	126098341	0.06942	0.076845	-0.0074251	0	0	0.070569	0.075638	-0.0050689	0	0	0.071743	0.074332	-0.0025886	0	0	0.27523	0.29763	-0.022406	0	0	0.27863	0.29391	-0.015279	0	0	0.28224	0.29004	-0.0077962	0	0	0.48681	0.51422	-0.027409	0	0	0.49105	0.50969	-0.018641	0	0	0.49543	0.50495	-0.0095267	0	0
95	108977762	0.069277	0.076728	-0.0074512	0	0	0.070475	0.075554	-0.0050797	0	0	0.071694	0.074296	-0.0026014	0	0	0.27479	0.29728	-0.022488	0	0	0.27834	0.29368	-0.015341	0	0	0.28209	0.28992	-0.007827	0	0	0.48627	0.5138	-0.027531	0	0	0.49068	0.5094	-0.018716	0	0	0.49524	0.50481	-0.0095746	0	0
96	90373196	0.069136	0.076616	-0.0074803	0	0	0.070381	0.075477	-0.0050954	0	0	0.071649	0.07425	-0.0026017	0	0	0.27435	0.29697	-0.022613	0	0	0.27805	0.29348	-0.015421	0	0	0.28194	0.28982	-0.0078843	0	0	0.48574	0.51341	-0.027675	0	0	0.49032	0.50912	-0.018793	0	0	0.49505	0.50467	-0.0096188	0	0
97	70896239	0.068993	0.076518	-0.0075255	0	0	0.070282	0.075407	-0.0051251	0	0	0.071604	0.074217	-0.002613	0	0	0.27391	0.29666	-0.022752	0	0	0.27777	0.29326	-0.015491	0	0	0.28178	0.28971	-0.0079274	0	0	0.4852	0.51304	-0.027834	0	0	0.48995	0.50888	-0.018928	0	0	0.49487	0.50453	-0.0096668	0	0
98	54826536	0.068845	0.07642	-0.0075749	0	0	0.070187	0.075355	-0.0051684	0	0	0.071562	0.074189	-0.0026266	0	0	0.27349	0.29635	-0.02286	0	0	0.27747	0.29308	-0.015604	0	0	0.28163	0.2896	-0.0079697	0	0	0.48466	0.51269	-0.028025	0	0	0.48958	0.50865	-0.019074	0	0	0.4947	0.50442	-0.0097158	0	0
99	41798120	0.068688	0.076344	-0.0076562	0	0	0.070108	0.075291	-0.0051826	0	0	0.071514	0.074164	-0.0026506	0	0	0.27304	0.29608	-0.023043	0	0	0.27719	0.29287	-0.015687	0	0	0.28148	0.28953	-0.0080469	0	0	0.48408	0.51237	-0.028286	0	0	0.4892	0.50843	-0.019229	0	0	0.49452	0.50429	-0.0097748	0	0
100	31423095	0.06855	0.076257	-0.0077063	0	0	0.070013	0.075225	-0.0052114	0	0	0.071455	0.074134	-0.0026786	0	0	0.27262	0.29586	-0.023246	0	0	0.27688	0.29272	-0.015837	0	0	0.28131	0.28947	-0.0081553	0	0	0.48354	0.51209	-0.028547	0	0	0.48883	0.50822	-0.019388	0	0	0.49429	0.5042	-0.0099086	0	0
101	23308810	0.068413	0.076186	-0.0077732	0	0	0.06992	0.075187	-0.0052674	0	0	0.071404	0.074113	-0.0027085	0	0	0.2722	0.29568	-0.023487	0	0	0.27658	0.29257	-0.015986	0	0	0.28115	0.28941	-0.008254	0	0	0.48302	0.51183	-0.028807	0	0	0.48847	0.50804	-0.019571	0	0	0.49409	0.50412	-0.010024	0	0
102	17062579	0.068268	0.076105	-0.0078364	0	0	0.069812	0.075153	-0.0053413	0	0	0.071348	0.074115	-0.0027664	0	0	0.27176	0.29547	-0.023707	0	0	0.27625	0.29246	-0.016209	0	0	0.281	0.28933	-0.0083303	0	0	0.48246	0.51158	-0.029116	0	0	0.48813	0.50787	-0.019738	0	0	0.49394	0.50401	-0.010064	0	0
103	12329262	0.068124	0.076067	-0.0079433	0	0	0.069717	0.075126	-0.0054092	0	0	0.071305	0.074104	-0.0027983	0	0	0.27132	0.29529	-0.02397	0	0	0.27596	0.29232	-0.016366	0	0	0.28082	0.28928	-0.0084581	0	0	0.48188	0.51139	-0.029505	0	0	0.48782	0.50771	-0.019886	0	0	0.49384	0.50391	-0.010077	0	0
104	8796406	0.067978	0.076032	-0.0080537	0	0	0.069627	0.07507	-0.0054432	0	0	0.071248	0.074071	-0.0028231	0	0	0.27088	0.29514	-0.024252	0	0	0.27566	0.29221	-0.016543	0	0	0.28065	0.28923	-0.0085755	0	0	0.48136	0.51122	-0.029858	0	0	0.48747	0.50758	-0.02011	0	0	0.49364	0.50387	-0.010235	0	0
105	6193376	0.067831	0.075978	-0.0081468	0	0	0.069538	0.075055	-0.0055176	0	0	0.071184	0.074043	-0.0028586	0	0	0.2704	0.29505	-0.024653	0	0	0.27539	0.29216	-0.016773	0	0	0.28048	0.28917	-0.0086868	0	0	0.48087	0.51111	-0.030236	0	0	0.48718	0.50747	-0.020295	0	0	0.49348	0.50383	-0.010355	0	0
