## Supplementary Data: A zip file containing the simulation executable, the source code, R scripts, batch files, and simulation results. for "Age-related late-onset disease heritability patterns and implications for genome-wide association studies": EnvironmentArray.csv

Age	Env	Incidence	CasesExpected
1	0	-0.000265226	0
2	0	-0.000264834	0
3	0	-0.000264392	0
4	0	-0.000263892	0
5	0	-0.000263328	0
6	0	-0.000262691	0
7	0	-0.000261972	0
8	0	-0.00026116	0
9	0	-0.000260244	0
10	0	-0.00025921	0
11	0	-0.000258043	0
12	0	-0.000256726	0
13	0	-0.000255238	0
14	0	-0.000253559	0
15	0	-0.000251664	0
16	0	-0.000249525	0
17	0	-0.000247111	0
18	0	-0.000244386	0
19	0	-0.00024131	0
20	0	-0.000237838	0
21	0	-0.000233919	0
22	0	-0.000229496	0
23	0	-0.000224505	0
24	0	-0.000218871	0
25	0	-0.000212513	0
26	0	-0.000205339	0
27	0	-0.000197242	0
28	0	-0.000188106	0
29	0	-0.000177797	0
30	0	-0.000166165	0
31	0	-0.000153042	0
32	0	-0.000138238	0
33	0	-0.000121538	0
34	0	-0.000102701	0
35	0	-8.14572e-05	0
36	0	-5.75006e-05	0
37	0	-3.0489e-05	0
38	0	-3.7228e-08	0
39	1.03566e-05	3.42868e-05	3.429e+04
40	2.20487e-05	7.2968e-05	7.297e+04
41	3.5245e-05	0.00011655	1.165e+05
42	5.01502e-05	0.000165642	1.656e+05
43	6.69995e-05	0.000220924	2.208e+05
44	8.60651e-05	0.000283159	2.83e+05
45	0.000107648	0.000353195	3.529e+05
46	0.000132107	0.00043198	4.314e+05
47	0.000159849	0.000520567	5.197e+05
48	0.000191327	0.000620126	6.188e+05
49	0.000227068	0.000731953	7.299e+05
50	0.000267679	0.00085748	8.544e+05
51	0.00031384	0.000998286	9.939e+05
52	0.00036636	0.00115611	1.15e+06
53	0.00042613	0.00133284	1.324e+06
54	0.000494198	0.00153055	1.519e+06
55	0.000571713	0.00175148	1.735e+06
56	0.000660055	0.00199806	1.976e+06
57	0.000760756	0.00227288	2.243e+06
58	0.000875576	0.0025787	2.539e+06
59	0.00100646	0.00291843	2.866e+06
60	0.0011557	0.0032951	3.227e+06
61	0.00132584	0.00371185	3.623e+06
62	0.00151975	0.00417187	4.057e+06
63	0.00174066	0.00467831	4.53e+06
64	0.00199222	0.00523429	5.045e+06
65	0.00227826	0.00584273	5.602e+06
66	0.00260339	0.00650632	6.202e+06
67	0.00297243	0.00722733	6.844e+06
68	0.00339061	0.00800758	7.528e+06
69	0.00386377	0.00884822	8.252e+06
70	0.00439789	0.00974965	9.012e+06
71	0.00499961	0.0107114	9.804e+06
72	0.00567573	0.0117319	1.062e+07
73	0.00643331	0.0128085	1.146e+07
74	0.00727954	0.0139376	1.231e+07
75	0.00822173	0.0151141	1.317e+07
76	0.00926666	0.016332	1.401e+07
77	0.0104214	0.0175841	1.484e+07
78	0.0116925	0.0188623	1.564e+07
79	0.013086	0.0201578	1.64e+07
80	0.0146064	0.0214613	1.711e+07
81	0.016259	0.0227634	1.775e+07
82	0.0180479	0.0240544	1.833e+07
83	0.019975	0.0253253	1.884e+07
84	0.022043	0.0265674	1.926e+07
85	0.0242531	0.0277729	1.96e+07
86	0.0266046	0.028935	1.985e+07
87	0.0290984	0.030048	2.002e+07
88	0.0317316	0.0311073	2.01e+07
89	0.034504	0.0321094	2.011e+07
90	0.0374148	0.0330522	2.003e+07
91	0.04046	0.0339344	1.989e+07
92	0.0436383	0.0347559	1.968e+07
93	0.0469457	0.0355173	1.941e+07
94	0.0503813	0.0362199	1.909e+07
95	0.0539434	0.0368658	1.873e+07
96	0.0576289	0.0374574	1.833e+07
97	0.0614372	0.0379974	1.789e+07
98	0.0653672	0.0384888	1.744e+07
99	0.0694172	0.0389348	1.696e+07
100	0.0735869	0.0393386	1.647e+07
101	0.0778764	0.0397032	1.597e+07
102	0.0822857	0.0400319	1.546e+07
103	0.0868166	0.0403276	1.495e+07
104	0.0914666	0.0405932	1.444e+07
105	0.0962386	0.0408314	1.394e+07
106	0.101135	0.0410448	1.344e+07
107	0.106157	0.0412356	1.295e+07
108	0.111303	0.0414062	1.246e+07
109	0.116577	0.0415584	1.199e+07
110	0.121983	0.0416942	1.153e+07
