## Supplementary Data: A zip file containing the simulation executable, the source code, R scripts, batch files, and simulation results. for "Age-related late-onset disease heritability patterns and implications for genome-wide association studies": FrailtyAnalysis.csv

Age	Heritability	MeanOR	CaseOR	nControls	nCases	nCumIncidence	nIncidence	nLifeIncidence0	nAbsIncidence0	nLifeIncidence5	nAbsIncidence5	nLifeIncidence10	nAbsIncidence10	nLifeIncidence15	nAbsIncidence15
39	0.41825	0.99994	11.069	1999931426	68574	3.4287e-05	3.4287e-05	3.3294e-05	3.3294e-05	3.3516e-05	3.3516e-05	3.3698e-05	3.3698e-05	3.3857e-05	3.3857e-05
40	0.41821	0.99977	11.08	1999785495	145931	0.00010725	7.2968e-05	0.00010404	7.0745e-05	0.00010475	7.124e-05	0.00010534	7.1643e-05	0.00010584	7.1988e-05
41	0.41814	0.99949	10.927	1999552420	233075	0.00022379	0.00011655	0.00021684	0.00011282	0.00021839	0.00011365	0.00021964	0.00011431	0.00022071	0.00011488
42	0.41804	0.99909	10.876	1999221211	331209	0.00038939	0.00016564	0.00037686	0.00016006	0.00037966	0.0001613	0.00038189	0.00016229	0.00038379	0.00016311
43	0.41791	0.99857	10.825	1998779535	441676	0.00061023	0.00022092	0.00058986	0.00021308	0.00059441	0.00021484	0.00059801	0.00021621	0.00060105	0.00021734
44	0.41775	0.9979	10.66	1998213563	565972	0.00089322	0.00028316	0.00086226	0.00027257	0.0008692	0.00027496	0.00087463	0.00027679	0.00087917	0.0002783
45	0.41755	0.99707	10.537	1997507804	705759	0.0012461	0.00035319	0.0012012	0.00033925	0.0012113	0.00034243	0.0012192	0.00034483	0.0012256	0.00034678
46	0.41731	0.99605	10.445	1996644921	862883	0.0016775	0.00043198	0.0016146	0.00041395	0.0016289	0.00041814	0.0016399	0.00042122	0.0016488	0.00042369
47	0.41702	0.99484	10.277	1995605534	1039387	0.0021972	0.00052057	0.0021114	0.00049757	0.0021311	0.00050302	0.0021459	0.00050693	0.002158	0.00051002
48	0.41667	0.99341	10.132	1994368008	1237526	0.002816	0.00062013	0.0027012	0.00059108	0.0027279	0.00059811	0.0027477	0.00060304	0.0027635	0.00060688
49	0.41628	0.99174	9.9504	1992908225	1459783	0.0035459	0.00073195	0.0033947	0.00069553	0.0034305	0.00070457	0.0034564	0.00071075	0.003477	0.00071549
50	0.41583	0.98979	9.7707	1991199347	1708878	0.0044003	0.00085748	0.0042039	0.00081207	0.0042512	0.00082363	0.0042848	0.00083135	0.0043112	0.00083718
51	0.41531	0.98755	9.5918	1989211561	1987786	0.0053942	0.00099829	0.0051417	0.00094192	0.0052036	0.00095663	0.0052468	0.0009663	0.0052803	0.00097342
52	0.41472	0.98498	9.3875	1986911823	2299738	0.0065441	0.0011561	0.0062222	0.0010864	0.0063027	0.001105	0.006358	0.0011171	0.0064001	0.0011258
53	0.41406	0.98205	9.172	1984263595	2648228	0.0078682	0.0013328	0.0074609	0.0012469	0.0075648	0.0012704	0.0076351	0.0012855	0.0076877	0.0012961
54	0.41331	0.97873	8.9629	1981226585	3037010	0.0093867	0.0015305	0.0088745	0.0014248	0.0090077	0.0014544	0.0090968	0.0014733	0.0091623	0.0014862
55	0.41248	0.97498	8.7175	1977756500	3470085	0.011122	0.0017515	0.010481	0.0016218	0.010651	0.0016587	0.010763	0.0016823	0.010844	0.0016981
56	0.41155	0.97076	8.4891	1973804816	3951684	0.013098	0.0019981	0.0123	0.0018395	0.012515	0.0018852	0.012657	0.0019147	0.012757	0.001934
57	0.41053	0.96604	8.2512	1969318586	4486230	0.015341	0.0022729	0.014352	0.0020794	0.014623	0.0021358	0.014801	0.0021725	0.014924	0.0021963
58	0.4094	0.96078	7.9952	1964240299	5078287	0.01788	0.0025787	0.01666	0.0023432	0.016998	0.0024124	0.017221	0.0024579	0.017373	0.0024872
59	0.40815	0.95492	7.7498	1958507801	5732498	0.020746	0.0029184	0.019245	0.0026326	0.019667	0.0027169	0.019945	0.0027732	0.020132	0.0028093
60	0.40679	0.94844	7.491	1952054315	6453486	0.023973	0.0032951	0.022133	0.0029491	0.022655	0.0030512	0.023	0.0031206	0.023232	0.003165
61	0.4053	0.9413	7.2263	1944808573	7245742	0.027596	0.0037119	0.025348	0.0032943	0.02599	0.0034173	0.026419	0.0035023	0.026704	0.003557
62	0.40369	0.93344	6.9563	1936695094	8113479	0.031652	0.0041719	0.028917	0.0036694	0.029701	0.0038168	0.030231	0.0039202	0.030581	0.0039876
63	0.40193	0.92483	6.6984	1927634633	9060461	0.036183	0.0046783	0.032863	0.0040753	0.033818	0.0042511	0.034469	0.0043765	0.034899	0.0044592
64	0.40004	0.91545	6.4309	1917544838	10089795	0.041228	0.0052343	0.037212	0.0045127	0.038369	0.0047216	0.039165	0.0048728	0.039693	0.0049738
65	0.398	0.90524	6.1691	1906341136	11203702	0.046829	0.0058427	0.041989	0.0049817	0.043382	0.0052292	0.044352	0.0054103	0.044998	0.0055333
66	0.3958	0.89419	5.9078	1893937878	12403258	0.053031	0.0065063	0.047214	0.005482	0.048886	0.0057744	0.050062	0.00599	0.05085	0.0061389
67	0.39346	0.88227	5.6425	1880249756	13688122	0.059875	0.0072273	0.052907	0.0060122	0.054906	0.0063569	0.056323	0.0066122	0.057281	0.0067914
68	0.39096	0.86948	5.3895	1865193503	15056253	0.067403	0.0080076	0.059084	0.0065699	0.061464	0.0069755	0.063164	0.0072764	0.064323	0.007491
69	0.3883	0.8558	5.1343	1848689859	16503644	0.075655	0.0088482	0.065753	0.0071517	0.068578	0.0076284	0.070608	0.0079815	0.072005	0.0082371
70	0.38548	0.84125	4.8877	1830665783	18024076	0.084667	0.0097496	0.07292	0.007753	0.076262	0.0083129	0.078673	0.0087258	0.08035	0.009028
71	0.38252	0.82583	4.6423	1811056852	19608931	0.094472	0.010711	0.080579	0.008368	0.084523	0.0090251	0.087375	0.0095064	0.089377	0.0098614
72	0.3794	0.80958	4.405	1789809779	21247073	0.1051	0.011732	0.088719	0.0089887	0.09336	0.0097593	0.096719	0.010319	0.099096	0.010733
73	0.37613	0.79253	4.1766	1766884940	22924839	0.11656	0.012809	0.097315	0.0096061	0.10276	0.010509	0.1067	0.011158	0.10951	0.011639
74	0.37272	0.77474	3.9505	1742258800	24626140	0.12887	0.013938	0.10634	0.010211	0.11272	0.011265	0.11732	0.012016	0.12062	0.012572
75	0.36917	0.75626	3.736	1715926088	26332712	0.14204	0.015114	0.11574	0.010792	0.12319	0.012019	0.12855	0.012887	0.1324	0.013527
76	0.3655	0.73716	3.529	1687901589	28024499	0.15605	0.016332	0.12547	0.01134	0.13413	0.012759	0.14035	0.013761	0.14484	0.014495
77	0.36171	0.71754	3.3283	1658221408	29680181	0.17089	0.017584	0.13546	0.011839	0.1455	0.013472	0.1527	0.014628	0.15789	0.015466
78	0.35782	0.69748	3.1359	1626943587	31277821	0.18653	0.018862	0.14564	0.012275	0.15723	0.014146	0.16553	0.015476	0.17151	0.016431
79	0.35383	0.67708	2.9529	1594147997	32795590	0.20293	0.020158	0.15591	0.012634	0.16925	0.014768	0.17878	0.016293	0.18565	0.017379
80	0.34977	0.65643	2.7791	1559935453	34212544	0.22003	0.021461	0.1662	0.012903	0.18146	0.015325	0.19238	0.017066	0.20024	0.018299
81	0.34564	0.63564	2.6137	1524426069	35509384	0.23779	0.022763	0.17639	0.01307	0.19379	0.015806	0.20626	0.017783	0.2152	0.01918
82	0.34145	0.61481	2.4561	1487756912	36669157	0.25612	0.024054	0.18639	0.013122	0.20613	0.016195	0.2203	0.01843	0.23045	0.02001
83	0.33724	0.59404	2.3081	1450079071	37677841	0.27496	0.025325	0.1961	0.013047	0.21839	0.016481	0.23443	0.018993	0.24591	0.020778
84	0.33299	0.57341	2.168	1411554288	38524783	0.29422	0.026567	0.20541	0.012842	0.23047	0.016651	0.24854	0.019463	0.26147	0.021473
85	0.32873	0.55302	2.0372	1372351334	39202954	0.31382	0.027773	0.21424	0.012506	0.24225	0.016698	0.26254	0.019832	0.27706	0.022085
86	0.32449	0.53294	1.9128	1332642308	39709026	0.33368	0.028935	0.2225	0.012042	0.25365	0.016614	0.27633	0.020091	0.29257	0.022605
87	0.32025	0.51325	1.7969	1292599046	40043262	0.3537	0.030048	0.23013	0.011455	0.26457	0.016391	0.28981	0.020231	0.30791	0.023022
88	0.31604	0.494	1.6881	1252389792	40209254	0.37381	0.031107	0.23708	0.010753	0.27493	0.016026	0.30289	0.020244	0.32299	0.02333
89	0.31187	0.47525	1.5863	1212176254	40213538	0.39391	0.032109	0.24331	0.0099473	0.28465	0.015521	0.31549	0.020125	0.33772	0.023524
90	0.30775	0.45704	1.4906	1172111137	40065117	0.41394	0.033052	0.2488	0.0090565	0.29367	0.014884	0.32754	0.019872	0.35203	0.023601
91	0.30369	0.4394	1.4017	1132336192	39774945	0.43383	0.033934	0.25355	0.008103	0.30195	0.014123	0.33895	0.019484	0.36583	0.023562
92	0.29969	0.42235	1.3187	1092980803	39355389	0.45351	0.034756	0.25758	0.0071144	0.30945	0.01325	0.34969	0.018959	0.37908	0.023401
93	0.29576	0.4059	1.2418	1054161082	38819721	0.47292	0.035517	0.26092	0.0061203	0.31616	0.012277	0.35969	0.018298	0.39171	0.023114
94	0.29191	0.39007	1.1699	1015979428	38181654	0.49201	0.03622	0.26364	0.0051508	0.32207	0.011221	0.36892	0.017508	0.40368	0.022701
95	0.28813	0.37486	1.1028	978524499	37454929	0.51074	0.036866	0.26579	0.0042346	0.3272	0.010101	0.37735	0.016601	0.41494	0.022165
96	0.28444	0.36026	1.0406	941871519	36652980	0.52906	0.037457	0.26745	0.0033951	0.33158	0.0089443	0.38498	0.015589	0.42546	0.021507
97	0.28083	0.34626	0.98215	906082855	35788664	0.54696	0.037997	0.2687	0.0026537	0.33524	0.0077779	0.3918	0.014486	0.43522	0.020727
98	0.27731	0.33286	0.9281	871208789	34874066	0.5644	0.038489	0.26962	0.0020222	0.33825	0.0066324	0.39783	0.013304	0.44421	0.019828
99	0.27388	0.32005	0.87734	837288429	33920360	0.58136	0.038935	0.27027	0.0015027	0.34066	0.0055369	0.40308	0.012062	0.4524	0.01882
100	0.27054	0.30779	0.83038	804350702	32937727	0.59782	0.039339	0.27073	0.0010903	0.34255	0.0045186	0.40759	0.010779	0.45982	0.017714
101	0.26728	0.29609	0.78636	772415381	31935321	0.61379	0.039703	0.27104	0.00077302	0.344	0.0035987	0.41141	0.0094805	0.46647	0.016524
102	0.2641	0.2849	0.74564	741494110	30921271	0.62925	0.040032	0.27124	0.00053503	0.34508	0.0027958	0.41457	0.0081943	0.47236	0.015262
103	0.26101	0.27421	0.70753	711591406	29902704	0.6442	0.040328	0.27138	0.00036053	0.34586	0.0021188	0.41715	0.0069493	0.47753	0.01394
104	0.25801	0.26402	0.67163	682705605	28885801	0.65865	0.040593	0.27146	0.00023605	0.34642	0.0015667	0.4192	0.0057728	0.482	0.012576
105	0.25508	0.25428	0.63817	654829748	27875857	0.67259	0.040831	0.27151	0.00014985	0.34681	0.0011316	0.4208	0.0046901	0.48582	0.011188
106	0.25224	0.24499	0.60687	627952399	26877349	0.68602	0.041045	0.27154	9.194e-05	0.34707	0.00079914	0.42202	0.0037203	0.48903	0.0098009
107	0.24947	0.23612	0.57753	602058382	25894017	0.69897	0.041236	0.27156	5.4225e-05	0.34724	0.00055111	0.42292	0.0028799	0.49168	0.0084407
108	0.24678	0.22764	0.55037	577129447	24928935	0.71144	0.041406	0.27157	3.0848e-05	0.34735	0.00037017	0.42358	0.0021755	0.49383	0.0071351
109	0.24416	0.21955	0.52451	553144858	23984589	0.72343	0.041558	0.27157	1.6623e-05	0.34742	0.00024166	0.42404	0.0016039	0.49553	0.00591
110	0.24161	0.21182	0.50044	530081914	23062944	0.73496	0.041694	0.27158	8.5473e-06	0.34747	0.00015302	0.42436	0.0011556	0.49686	0.0047892
