## Supplementary Data: A zip file containing the simulation executable, the source code, R scripts, batch files, and simulation results. for "Age-related late-onset disease heritability patterns and implications for genome-wide association studies": HeritabilityAnalysis.csv

Age	PopMean	PopVar	PopSD	CaseMean	CaseVar	CaseSD	CumulativeCaseMean	CumulativeCaseVar	CumulativeCaseSD	Heritability	MeanOR	CaseOR	nControls	nCases	CumIncidence	nIncidence	nLifetimeIncidence	nAbsoluteIncidence
39	-5.8627e-05	2.3653	1.538	2.4042	2.4247	1.5571	0	0	0	0.41825	0.99994	11.069	1999931426	68574	3.4287e-05	3.4287e-05	3.3294e-05	3.3294e-05
40	-0.00023414	2.3649	1.5378	2.4052	2.4237	1.5568	0	0	0	0.41821	0.99977	11.08	1999785495	145931	0.00010725	7.2968e-05	0.00010404	7.0745e-05
41	-0.0005129	2.3642	1.5376	2.3912	2.4162	1.5544	0	0	0	0.41814	0.99949	10.927	1999552420	233075	0.00022379	0.00011655	0.00021684	0.00011282
42	-0.00090836	2.3632	1.5373	2.3865	2.3944	1.5474	0	0	0	0.41804	0.99909	10.876	1999221211	331209	0.00038939	0.00016564	0.00037686	0.00016006
43	-0.0014349	2.362	1.5369	2.3818	2.3815	1.5432	0	0	0	0.41791	0.99857	10.825	1998779535	441676	0.00061023	0.00022092	0.00058986	0.00021308
44	-0.0021056	2.3604	1.5364	2.3665	2.3524	1.5337	0	0	0	0.41775	0.9979	10.66	1998213563	565972	0.00089322	0.00028316	0.00086226	0.00027257
45	-0.0029383	2.3584	1.5357	2.3549	2.3388	1.5293	0	0	0	0.41755	0.99707	10.537	1997507804	705759	0.0012461	0.00035319	0.0012012	0.00033925
46	-0.0039535	2.3561	1.535	2.3462	2.3098	1.5198	0	0	0	0.41731	0.99605	10.445	1996644921	862883	0.0016775	0.00043198	0.0016146	0.00041395
47	-0.0051691	2.3533	1.534	2.33	2.2951	1.515	0	0	0	0.41702	0.99484	10.277	1995605534	1039387	0.0021972	0.00052057	0.0021114	0.00049757
48	-0.0066093	2.35	1.533	2.3157	2.2679	1.506	0	0	0	0.41667	0.99341	10.132	1994368008	1237526	0.002816	0.00062013	0.0027012	0.00059108
49	-0.0082971	2.3462	1.5317	2.2976	2.2373	1.4958	0	0	0	0.41628	0.99174	9.9504	1992908225	1459783	0.0035459	0.00073195	0.0033947	0.00069553
50	-0.01026	2.3418	1.5303	2.2794	2.2113	1.487	0	0	0	0.41583	0.98979	9.7707	1991199347	1708878	0.0044003	0.00085748	0.0042039	0.00081207
51	-0.01253	2.3368	1.5287	2.2609	2.1786	1.476	0	0	0	0.41531	0.98755	9.5918	1989211561	1987786	0.0053942	0.00099829	0.0051417	0.00094192
52	-0.015136	2.3311	1.5268	2.2394	2.1462	1.465	0	0	0	0.41472	0.98498	9.3875	1986911823	2299738	0.0065441	0.0011561	0.0062222	0.0010864
53	-0.018114	2.3248	1.5247	2.2162	2.1168	1.4549	0	0	0	0.41406	0.98205	9.172	1984263595	2648228	0.0078682	0.0013328	0.0074609	0.0012469
54	-0.021504	2.3176	1.5224	2.1931	2.0854	1.4441	0	0	0	0.41331	0.97873	8.9629	1981226585	3037010	0.0093867	0.0015305	0.0088745	0.0014248
55	-0.025341	2.3097	1.5198	2.1653	2.0482	1.4312	0	0	0	0.41248	0.97498	8.7175	1977756500	3470085	0.011122	0.0017515	0.010481	0.0016218
56	-0.029674	2.3009	1.5169	2.1388	2.0163	1.42	0	0	0	0.41155	0.97076	8.4891	1973804816	3951684	0.013098	0.0019981	0.0123	0.0018395
57	-0.034549	2.2912	1.5137	2.1104	1.983	1.4082	0	0	0	0.41053	0.96604	8.2512	1969318586	4486230	0.015341	0.0022729	0.014352	0.0020794
58	-0.040013	2.2805	1.5101	2.0788	1.9457	1.3949	0	0	0	0.4094	0.96078	7.9952	1964240299	5078287	0.01788	0.0025787	0.01666	0.0023432
59	-0.046123	2.2688	1.5062	2.0477	1.909	1.3817	0	0	0	0.40815	0.95492	7.7498	1958507801	5732498	0.020746	0.0029184	0.019245	0.0026326
60	-0.052933	2.256	1.502	2.0137	1.8756	1.3695	0	0	0	0.40679	0.94844	7.491	1952054315	6453486	0.023973	0.0032951	0.022133	0.0029491
61	-0.060498	2.2421	1.4974	1.9777	1.8382	1.3558	0	0	0	0.4053	0.9413	7.2263	1944808573	7245742	0.027596	0.0037119	0.025348	0.0032943
62	-0.068878	2.2271	1.4924	1.9396	1.8051	1.3436	0	0	0	0.40369	0.93344	6.9563	1936695094	8113479	0.031652	0.0041719	0.028917	0.0036694
63	-0.078141	2.211	1.4869	1.9019	1.7673	1.3294	0	0	0	0.40193	0.92483	6.6984	1927634633	9060461	0.036183	0.0046783	0.032863	0.0040753
64	-0.088345	2.1936	1.4811	1.8611	1.7322	1.3161	0	0	0	0.40004	0.91545	6.4309	1917544838	10089795	0.041228	0.0052343	0.037212	0.0045127
65	-0.099558	2.175	1.4748	1.8195	1.6965	1.3025	0	0	0	0.398	0.90524	6.1691	1906341136	11203702	0.046829	0.0058427	0.041989	0.0049817
66	-0.11184	2.1552	1.468	1.7763	1.6612	1.2889	0	0	0	0.3958	0.89419	5.9078	1893937878	12403258	0.053031	0.0065063	0.047214	0.005482
67	-0.12525	2.1341	1.4609	1.7303	1.6283	1.276	0	0	0	0.39346	0.88227	5.6425	1880249756	13688122	0.059875	0.0072273	0.052907	0.0060122
68	-0.13986	2.1118	1.4532	1.6844	1.5922	1.2618	0	0	0	0.39096	0.86948	5.3895	1865193503	15056253	0.067403	0.0080076	0.059084	0.0065699
69	-0.15571	2.0884	1.4451	1.636	1.559	1.2486	0	0	0	0.3883	0.8558	5.1343	1848689859	16503644	0.075655	0.0088482	0.065753	0.0071517
70	-0.17287	2.0637	1.4366	1.5867	1.5243	1.2346	0	0	0	0.38548	0.84125	4.8877	1830665783	18024076	0.084667	0.0097496	0.07292	0.007753
71	-0.19136	2.038	1.4276	1.5352	1.4912	1.2212	0	0	0	0.38252	0.82583	4.6423	1811056852	19608931	0.094472	0.010711	0.080579	0.008368
72	-0.21124	2.0112	1.4182	1.4827	1.4582	1.2076	0	0	0	0.3794	0.80958	4.405	1789809779	21247073	0.1051	0.011732	0.088719	0.0089887
73	-0.23253	1.9834	1.4083	1.4295	1.4257	1.194	0	0	0	0.37613	0.79253	4.1766	1766884940	22924839	0.11656	0.012809	0.097315	0.0096061
74	-0.25523	1.9548	1.3981	1.3738	1.3943	1.1808	0	0	0	0.37272	0.77474	3.9505	1742258800	24626140	0.12887	0.013938	0.10634	0.010211
75	-0.27937	1.9253	1.3876	1.318	1.3619	1.167	0	0	0	0.36917	0.75626	3.736	1715926088	26332712	0.14204	0.015114	0.11574	0.010792
76	-0.30495	1.8951	1.3766	1.261	1.3318	1.1541	0	0	0	0.3655	0.73716	3.529	1687901589	28024499	0.15605	0.016332	0.12547	0.01134
77	-0.33193	1.8643	1.3654	1.2024	1.3018	1.1409	0	0	0	0.36171	0.71754	3.3283	1658221408	29680181	0.17089	0.017584	0.13546	0.011839
78	-0.36028	1.8331	1.3539	1.1429	1.2721	1.1279	0	0	0	0.35782	0.69748	3.1359	1626943587	31277821	0.18653	0.018862	0.14564	0.012275
79	-0.38997	1.8015	1.3422	1.0828	1.2432	1.115	0	0	0	0.35383	0.67708	2.9529	1594147997	32795590	0.20293	0.020158	0.15591	0.012634
80	-0.42094	1.7697	1.3303	1.0221	1.2152	1.1023	0	0	0	0.34977	0.65643	2.7791	1559935453	34212544	0.22003	0.021461	0.1662	0.012903
81	-0.45313	1.7377	1.3182	0.96076	1.1879	1.0899	0	0	0	0.34564	0.63564	2.6137	1524426069	35509384	0.23779	0.022763	0.17639	0.01307
82	-0.48644	1.7058	1.3061	0.89858	1.161	1.0775	0	0	0	0.34145	0.61481	2.4561	1487756912	36669157	0.25612	0.024054	0.18639	0.013122
83	-0.52082	1.674	1.2938	0.83644	1.1341	1.065	0	0	0	0.33724	0.59404	2.3081	1450079071	37677841	0.27496	0.025325	0.1961	0.013047
84	-0.55615	1.6424	1.2816	0.77382	1.1095	1.0533	0	0	0	0.33299	0.57341	2.168	1411554288	38524783	0.29422	0.026567	0.20541	0.012842
85	-0.59236	1.6111	1.2693	0.71157	1.0843	1.0413	0	0	0	0.32873	0.55302	2.0372	1372351334	39202954	0.31382	0.027773	0.21424	0.012506
86	-0.62934	1.5803	1.2571	0.64859	1.0598	1.0295	0	0	0	0.32449	0.53294	1.9128	1332642308	39709026	0.33368	0.028935	0.2225	0.012042
87	-0.66699	1.55	1.245	0.58605	1.0368	1.0182	0	0	0	0.32025	0.51325	1.7969	1292599046	40043262	0.3537	0.030048	0.23013	0.011455
88	-0.70522	1.5202	1.233	0.52358	1.0143	1.0071	0	0	0	0.31604	0.494	1.6881	1252389792	40209254	0.37381	0.031107	0.23708	0.010753
89	-0.74392	1.491	1.2211	0.46137	0.99291	0.99645	0	0	0	0.31187	0.47525	1.5863	1212176254	40213538	0.39391	0.032109	0.24331	0.0099473
90	-0.78299	1.4626	1.2094	0.39916	0.97162	0.98571	0	0	0	0.30775	0.45704	1.4906	1172111137	40065117	0.41394	0.033052	0.2488	0.0090565
91	-0.82236	1.4349	1.1979	0.3377	0.95214	0.97578	0	0	0	0.30369	0.4394	1.4017	1132336192	39774945	0.43383	0.033934	0.25355	0.008103
92	-0.86193	1.4079	1.1865	0.27667	0.93244	0.96563	0	0	0	0.29969	0.42235	1.3187	1092980803	39355389	0.45351	0.034756	0.25758	0.0071144
93	-0.90164	1.3817	1.1754	0.21656	0.91397	0.95602	0	0	0	0.29576	0.4059	1.2418	1054161082	38819721	0.47292	0.035517	0.26092	0.0061203
94	-0.94143	1.3562	1.1646	0.15696	0.89571	0.94642	0	0	0	0.29191	0.39007	1.1699	1015979428	38181654	0.49201	0.03622	0.26364	0.0051508
95	-0.98121	1.3316	1.1539	0.097818	0.8785	0.93729	0	0	0	0.28813	0.37486	1.1028	978524499	37454929	0.51074	0.036866	0.26579	0.0042346
96	-1.0209	1.3077	1.1436	0.039803	0.86138	0.9281	0	0	0	0.28444	0.36026	1.0406	941871519	36652980	0.52906	0.037457	0.26745	0.0033951
97	-1.0606	1.2847	1.1334	-0.018016	0.84588	0.91972	0	0	0	0.28083	0.34626	0.98215	906082855	35788664	0.54696	0.037997	0.2687	0.0026537
98	-1.1	1.2624	1.1236	-0.074614	0.83067	0.91141	0	0	0	0.27731	0.33286	0.9281	871208789	34874066	0.5644	0.038489	0.26962	0.0020222
99	-1.1393	1.2409	1.1139	-0.13086	0.8162	0.90344	0	0	0	0.27388	0.32005	0.87734	837288429	33920360	0.58136	0.038935	0.27027	0.0015027
100	-1.1783	1.2201	1.1046	-0.18588	0.80196	0.89552	0	0	0	0.27054	0.30779	0.83038	804350702	32937727	0.59782	0.039339	0.27073	0.0010903
101	-1.2171	1.2001	1.0955	-0.24034	0.78859	0.88803	0	0	0	0.26728	0.29609	0.78636	772415381	31935321	0.61379	0.039703	0.27104	0.00077302
102	-1.2556	1.1807	1.0866	-0.29352	0.7762	0.88102	0	0	0	0.2641	0.2849	0.74564	741494110	30921271	0.62925	0.040032	0.27124	0.00053503
103	-1.2938	1.162	1.078	-0.34597	0.76347	0.87377	0	0	0	0.26101	0.27421	0.70753	711591406	29902704	0.6442	0.040328	0.27138	0.00036053
104	-1.3317	1.144	1.0696	-0.39805	0.75188	0.86711	0	0	0	0.25801	0.26402	0.67163	682705605	28885801	0.65865	0.040593	0.27146	0.00023605
105	-1.3693	1.1265	1.0614	-0.44915	0.74072	0.86065	0	0	0	0.25508	0.25428	0.63817	654829748	27875857	0.67259	0.040831	0.27151	0.00014985
106	-1.4066	1.1098	1.0534	-0.49943	0.72985	0.85431	0	0	0	0.25224	0.24499	0.60687	627952399	26877349	0.68602	0.041045	0.27154	9.194e-05
107	-1.4434	1.0935	1.0457	-0.54899	0.71975	0.84838	0	0	0	0.24947	0.23612	0.57753	602058382	25894017	0.69897	0.041236	0.27156	5.4225e-05
108	-1.48	1.0779	1.0382	-0.59716	0.70949	0.84231	0	0	0	0.24678	0.22764	0.55037	577129447	24928935	0.71144	0.041406	0.27157	3.0848e-05
109	-1.5162	1.0627	1.0309	-0.6453	0.69975	0.83651	0	0	0	0.24416	0.21955	0.52451	553144858	23984589	0.72343	0.041558	0.27157	1.6623e-05
110	-1.552	1.0481	1.0238	-0.69226	0.69031	0.83085	0	0	0	0.24161	0.21182	0.50044	530081914	23062944	0.73496	0.041694	0.27158	8.5473e-06
