## Supplementary Data: A zip file containing the simulation executable, the source code, R scripts, batch files, and simulation results. for "Age-related late-onset disease heritability patterns and implications for genome-wide association studies": StatisticalPower.csv

Age	nCases	p0	c0	d0	s0	sd0	p1	c1	d1	s1	sd1	p2	c2	d2	s2	sd2	p3	c3	d3	s3	sd3	p4	c4	d4	s4	sd4	p5	c5	d5	s5	sd5	p6	c6	d6	s6	sd6	p7	c7	d7	s7	sd7	p8	c8	d8	s8	sd8
39	68574	0.072995	0.082468	-0.0094735	0.082468	-0.0094735	0.073005	0.079819	-0.0068143	0.079819	-0.0068143	0.073	0.076003	-0.0030034	0.076003	-0.0030034	0.286	0.31502	-0.029021	0.31502	-0.029021	0.286	0.30584	-0.019833	0.30584	-0.019833	0.286	0.29629	-0.010294	0.29629	-0.010294	0.5	0.5344	-0.034394	0.5344	-0.034394	0.5	0.52388	-0.023875	0.52388	-0.023875	0.50001	0.51118	-0.011177	0.51118	-0.011177
40	145931	0.072994	0.082946	-0.0099517	0.082793	-0.0097991	0.073004	0.080144	-0.00714	0.08004	-0.007036	0.072999	0.076206	-0.0032066	0.076141	-0.0031417	0.286	0.31505	-0.029055	0.31504	-0.029045	0.286	0.30549	-0.019493	0.3056	-0.019602	0.286	0.29601	-0.010018	0.2961	-0.010106	0.5	0.53457	-0.034569	0.53451	-0.034514	0.5	0.5239	-0.023901	0.52389	-0.023893	0.50001	0.51219	-0.012186	0.51187	-0.011864
41	233075	0.072993	0.082938	-0.0099448	0.082868	-0.0098755	0.073003	0.079735	-0.0067321	0.079881	-0.0068781	0.072999	0.075842	-0.0028427	0.075985	-0.0029862	0.28599	0.31518	-0.029191	0.31512	-0.029123	0.286	0.30551	-0.019512	0.30555	-0.019556	0.28599	0.29645	-0.010458	0.29628	-0.01029	0.5	0.53408	-0.034083	0.53429	-0.034291	0.5	0.52399	-0.023994	0.52394	-0.023947	0.50001	0.51318	-0.01317	0.51255	-0.012545
42	331209	0.072991	0.083035	-0.010044	0.082939	-0.009948	0.073002	0.07943	-0.0064275	0.079689	-0.0066871	0.072999	0.076272	-0.0032735	0.076107	-0.0031087	0.28599	0.31506	-0.029077	0.31509	-0.029106	0.286	0.30602	-0.020023	0.30575	-0.019757	0.28599	0.29627	-0.010276	0.29628	-0.010285	0.49999	0.53428	-0.034288	0.53428	-0.034293	0.49999	0.52358	-0.023589	0.52379	-0.023797	0.5	0.51183	-0.011822	0.51224	-0.012239
43	441676	0.072989	0.082847	-0.0098577	0.082906	-0.0099167	0.073001	0.079624	-0.0066228	0.079666	-0.0066648	0.072998	0.076198	-0.0032005	0.07614	-0.0031424	0.28598	0.31437	-0.028391	0.31483	-0.028851	0.28599	0.30559	-0.019596	0.30569	-0.019701	0.28599	0.29635	-0.010361	0.2963	-0.010314	0.49998	0.5343	-0.034317	0.53429	-0.034307	0.49999	0.52384	-0.023849	0.52381	-0.023819	0.5	0.51225	-0.012247	0.51224	-0.012243
44	565972	0.072986	0.08281	-0.0098243	0.082875	-0.0098893	0.072999	0.079669	-0.0066697	0.079666	-0.0066676	0.072997	0.076226	-0.0032294	0.076168	-0.0031706	0.28597	0.31479	-0.028817	0.31482	-0.028846	0.28599	0.30538	-0.019392	0.30559	-0.019607	0.28599	0.29578	-0.0097937	0.29614	-0.010151	0.49997	0.53388	-0.033903	0.53416	-0.034185	0.49998	0.52342	-0.023438	0.52368	-0.023703	0.5	0.51215	-0.01215	0.51221	-0.012216
45	705759	0.072983	0.082819	-0.0098363	0.082859	-0.0098768	0.072997	0.079523	-0.0065263	0.079626	-0.0066293	0.072996	0.076364	-0.0033679	0.076223	-0.0032273	0.28596	0.31475	-0.028784	0.3148	-0.028836	0.28598	0.30526	-0.019285	0.3055	-0.019521	0.28598	0.29598	-0.0099955	0.29609	-0.010109	0.49996	0.53415	-0.034186	0.53415	-0.034194	0.49997	0.52361	-0.023641	0.52366	-0.023691	0.49999	0.51185	-0.01186	0.51211	-0.012118
46	862883	0.072978	0.0827	-0.0097215	0.082818	-0.00984	0.072994	0.079397	-0.006403	0.079567	-0.0065731	0.072994	0.076288	-0.0032937	0.07624	-0.0032454	0.28595	0.31473	-0.028781	0.31478	-0.028831	0.28597	0.30519	-0.019218	0.30542	-0.019449	0.28598	0.29608	-0.010101	0.29609	-0.01011	0.49995	0.53407	-0.034121	0.53413	-0.034186	0.49996	0.5233	-0.023336	0.52357	-0.023608	0.49999	0.51205	-0.01206	0.5121	-0.012107
47	1039387	0.072973	0.082663	-0.0096898	0.082782	-0.0098083	0.07299	0.079561	-0.0065701	0.079565	-0.006575	0.072993	0.076185	-0.0031928	0.076227	-0.0032342	0.28594	0.31444	-0.028507	0.3147	-0.028766	0.28596	0.30512	-0.01916	0.30535	-0.019388	0.28597	0.29565	-0.0096739	0.29599	-0.010011	0.49993	0.53381	-0.033878	0.53405	-0.034127	0.49995	0.52303	-0.023075	0.52344	-0.023491	0.49998	0.51168	-0.0117	0.512	-0.012016
48	1237526	0.072967	0.082667	-0.0097	0.082757	-0.0097892	0.072986	0.079513	-0.0065266	0.079554	-0.0065676	0.072991	0.076275	-0.0032841	0.076237	-0.0032468	0.28592	0.3141	-0.028186	0.31457	-0.028652	0.28595	0.30539	-0.019438	0.30536	-0.019409	0.28597	0.29551	-0.009539	0.29588	-0.0099119	0.49991	0.53357	-0.033668	0.53395	-0.034042	0.49994	0.52316	-0.023223	0.52338	-0.023443	0.49997	0.51187	-0.011897	0.51197	-0.011995
49	1459783	0.07296	0.082564	-0.0096039	0.082717	-0.0097566	0.072982	0.079508	-0.006526	0.079544	-0.0065628	0.072988	0.076326	-0.003338	0.076256	-0.0032675	0.2859	0.3139	-0.028004	0.31443	-0.028535	0.28593	0.30495	-0.01902	0.30527	-0.01934	0.28596	0.29571	-0.0097496	0.29585	-0.0098842	0.49988	0.5333	-0.033412	0.53381	-0.033932	0.49992	0.52277	-0.022853	0.52326	-0.023335	0.49997	0.51148	-0.01151	0.51187	-0.011902
50	1708878	0.072952	0.082412	-0.0094597	0.082658	-0.0097055	0.072976	0.079231	-0.0062546	0.079483	-0.0065073	0.072985	0.076206	-0.0032202	0.076246	-0.0032605	0.28587	0.31346	-0.027582	0.31424	-0.028369	0.28592	0.30455	-0.018627	0.30513	-0.019214	0.28595	0.29534	-0.0093884	0.29575	-0.0097944	0.49985	0.53318	-0.033328	0.53369	-0.033838	0.4999	0.52289	-0.022993	0.52319	-0.023284	0.49996	0.51172	-0.011767	0.51184	-0.011884
51	1987786	0.072943	0.082351	-0.0094078	0.082601	-0.0096583	0.07297	0.079245	-0.006275	0.07944	-0.0064696	0.072982	0.076212	-0.0032296	0.07624	-0.0032575	0.28585	0.31346	-0.027608	0.3141	-0.028251	0.2859	0.30467	-0.018766	0.30505	-0.019147	0.28594	0.29532	-0.009371	0.29567	-0.009724	0.49982	0.53273	-0.032913	0.53352	-0.033694	0.49988	0.52239	-0.022513	0.52304	-0.023161	0.49994	0.51154	-0.011594	0.51178	-0.01184
52	2299738	0.072932	0.08228	-0.009348	0.082545	-0.0096127	0.072963	0.079257	-0.0062946	0.079408	-0.0064449	0.072979	0.076149	-0.0031706	0.076224	-0.0032452	0.28582	0.31325	-0.027439	0.31395	-0.028135	0.28588	0.30444	-0.018564	0.30494	-0.019062	0.28593	0.29546	-0.0095303	0.29563	-0.0096991	0.49978	0.53243	-0.032643	0.53332	-0.033541	0.49985	0.52201	-0.022154	0.52286	-0.023005	0.49993	0.5114	-0.011471	0.51172	-0.011786
53	2648228	0.07292	0.082197	-0.0092775	0.082486	-0.0095666	0.072954	0.079129	-0.0061747	0.079361	-0.0064062	0.072974	0.07612	-0.0031458	0.076206	-0.003232	0.28578	0.313	-0.027225	0.31379	-0.028012	0.28585	0.30424	-0.018382	0.30482	-0.018968	0.28592	0.29511	-0.009194	0.29555	-0.0096243	0.49974	0.53231	-0.032573	0.53315	-0.033414	0.49982	0.52176	-0.021938	0.52267	-0.02285	0.49992	0.51112	-0.011208	0.51162	-0.011701
54	3037010	0.072906	0.082032	-0.0091264	0.082413	-0.0095071	0.072945	0.079107	-0.0061621	0.07932	-0.0063746	0.07297	0.07601	-0.0030403	0.076175	-0.0032049	0.28574	0.31269	-0.026951	0.31361	-0.027875	0.28583	0.30409	-0.018261	0.3047	-0.018877	0.28591	0.29518	-0.0092741	0.29549	-0.0095795	0.49969	0.53172	-0.032033	0.53292	-0.033232	0.49979	0.52175	-0.021958	0.52252	-0.022734	0.4999	0.51109	-0.011188	0.51153	-0.011633
55	3470085	0.07289	0.081972	-0.0090827	0.082344	-0.0094543	0.072934	0.078969	-0.0060346	0.079265	-0.0063305	0.072964	0.07595	-0.002985	0.076139	-0.003175	0.28569	0.31221	-0.026523	0.31339	-0.027703	0.28579	0.3039	-0.01811	0.30458	-0.018784	0.28589	0.29491	-0.0090189	0.2954	-0.0095054	0.49964	0.53134	-0.031702	0.53268	-0.03304	0.49975	0.52121	-0.02146	0.52232	-0.022567	0.49988	0.51114	-0.01126	0.51147	-0.011591
56	3951684	0.072872	0.081843	-0.0089707	0.082268	-0.0093966	0.072922	0.079011	-0.0060884	0.079227	-0.0063043	0.072959	0.075914	-0.0029551	0.076105	-0.0031468	0.28564	0.31217	-0.026529	0.31321	-0.027571	0.28576	0.30362	-0.017863	0.30443	-0.018676	0.28587	0.29503	-0.0091591	0.29534	-0.0094687	0.49957	0.5312	-0.031632	0.53245	-0.032881	0.49971	0.52121	-0.021503	0.52215	-0.022443	0.49986	0.5108	-0.010946	0.51137	-0.011512
57	4486230	0.072852	0.081747	-0.0088953	0.082192	-0.0093405	0.072909	0.078769	-0.0058598	0.07916	-0.0062507	0.072952	0.075893	-0.0029414	0.076074	-0.0031225	0.28558	0.31179	-0.026208	0.313	-0.027423	0.28572	0.30341	-0.017687	0.30428	-0.018565	0.28585	0.29481	-0.0089614	0.29526	-0.0094119	0.4995	0.53081	-0.031312	0.53221	-0.032712	0.49966	0.5208	-0.021139	0.52195	-0.022293	0.49983	0.51064	-0.010803	0.51126	-0.01143
58	5078287	0.072829	0.081631	-0.0088023	0.082112	-0.0092836	0.072894	0.078787	-0.0058934	0.079107	-0.006213	0.072944	0.075898	-0.002954	0.076049	-0.0031051	0.28551	0.3114	-0.025887	0.31277	-0.027262	0.28567	0.30321	-0.017533	0.30413	-0.018458	0.28583	0.29472	-0.0088867	0.29519	-0.009357	0.49942	0.53025	-0.030824	0.53193	-0.032512	0.49961	0.5206	-0.020992	0.52176	-0.022155	0.49981	0.51046	-0.010655	0.51115	-0.011343
59	5732498	0.072804	0.081449	-0.0086452	0.082021	-0.0092171	0.072877	0.07867	-0.0057936	0.079046	-0.0061696	0.072936	0.07589	-0.002954	0.076027	-0.0030917	0.28544	0.31091	-0.02547	0.31252	-0.027078	0.28562	0.30288	-0.017261	0.30396	-0.018336	0.2858	0.2946	-0.0087957	0.29511	-0.0093016	0.49933	0.52975	-0.030414	0.53163	-0.032299	0.49955	0.52035	-0.020801	0.52157	-0.02202	0.49977	0.51052	-0.010751	0.51106	-0.011288
60	6453486	0.072775	0.081343	-0.0085674	0.08193	-0.0091541	0.072858	0.078646	-0.0057881	0.078993	-0.0061348	0.072926	0.075859	-0.0029329	0.076005	-0.0030787	0.28535	0.31058	-0.025223	0.31226	-0.0269	0.28557	0.30245	-0.016884	0.30376	-0.018188	0.28578	0.29437	-0.0085984	0.29501	-0.0092314	0.49923	0.52927	-0.03004	0.53131	-0.032081	0.49948	0.52005	-0.020567	0.52136	-0.021883	0.49974	0.51026	-0.010523	0.51095	-0.011215
61	7245742	0.072744	0.081126	-0.0083814	0.081824	-0.0090797	0.072836	0.078567	-0.0057306	0.078937	-0.0061002	0.072915	0.07579	-0.0028746	0.075976	-0.0030611	0.28526	0.31004	-0.024772	0.31196	-0.026701	0.2855	0.30236	-0.01686	0.30357	-0.018068	0.28574	0.29432	-0.0085737	0.29492	-0.0091727	0.49912	0.52887	-0.029745	0.53099	-0.03187	0.4994	0.51964	-0.020234	0.52114	-0.021732	0.4997	0.51013	-0.010432	0.51085	-0.011146
62	8113479	0.07271	0.080932	-0.0082223	0.08171	-0.0089997	0.072813	0.078368	-0.0055549	0.078864	-0.0060505	0.072903	0.075756	-0.0028526	0.075948	-0.0030448	0.28516	0.30957	-0.024404	0.31166	-0.026495	0.28543	0.30202	-0.016586	0.30337	-0.017939	0.28571	0.29416	-0.0084518	0.29482	-0.0091111	0.499	0.52831	-0.029308	0.53065	-0.031648	0.49932	0.51924	-0.019924	0.52089	-0.021573	0.49966	0.50983	-0.01017	0.51072	-0.011058
63	9060461	0.072672	0.080843	-0.0081715	0.081601	-0.0089295	0.072787	0.078326	-0.0055385	0.078796	-0.0060091	0.07289	0.075679	-0.0027887	0.075915	-0.0030241	0.28505	0.30906	-0.024012	0.31133	-0.026283	0.28536	0.30162	-0.016257	0.30315	-0.017795	0.28567	0.29393	-0.0082567	0.29471	-0.0090379	0.49887	0.5278	-0.028934	0.53029	-0.031427	0.49923	0.51898	-0.019752	0.52065	-0.021426	0.49961	0.50969	-0.010079	0.51059	-0.010977
64	10089795	0.07263	0.080562	-0.0079318	0.081474	-0.0088438	0.072759	0.078145	-0.0053854	0.078717	-0.0059575	0.072876	0.075578	-0.0027022	0.075873	-0.0029972	0.28492	0.30868	-0.023754	0.31101	-0.026082	0.28527	0.30133	-0.016056	0.30293	-0.017656	0.28563	0.29368	-0.0080537	0.29458	-0.0089545	0.49872	0.52714	-0.028423	0.52991	-0.03119	0.49913	0.51856	-0.019429	0.5204	-0.021271	0.49956	0.50947	-0.0099149	0.51045	-0.010892
65	11203702	0.072584	0.080439	-0.0078551	0.08135	-0.0087659	0.072728	0.078047	-0.005319	0.078637	-0.0059085	0.072861	0.075505	-0.0026438	0.075829	-0.0029685	0.28479	0.308	-0.023215	0.31065	-0.025859	0.28518	0.30093	-0.015748	0.30269	-0.017508	0.28558	0.29367	-0.0080896	0.29447	-0.0088926	0.49855	0.52652	-0.027971	0.5295	-0.030949	0.49901	0.51816	-0.01915	0.52013	-0.021115	0.4995	0.50934	-0.0098432	0.51032	-0.010818
66	12403258	0.072534	0.080308	-0.0077745	0.081228	-0.0086947	0.072694	0.077884	-0.0051901	0.078549	-0.0058543	0.072844	0.075497	-0.0026535	0.07579	-0.0029469	0.28464	0.30764	-0.022996	0.3103	-0.025656	0.28508	0.30066	-0.015576	0.30245	-0.017372	0.28553	0.29344	-0.0079079	0.29435	-0.0088229	0.49837	0.52593	-0.027551	0.52908	-0.03071	0.49889	0.5177	-0.018806	0.51985	-0.020953	0.49944	0.509	-0.0095628	0.51017	-0.010726
67	13688122	0.072479	0.080066	-0.0075868	0.081096	-0.0086166	0.072657	0.077762	-0.0051044	0.078459	-0.0058012	0.072825	0.075437	-0.0026126	0.07575	-0.0029254	0.28448	0.30701	-0.022531	0.30992	-0.025443	0.28497	0.30026	-0.015288	0.3022	-0.017232	0.28547	0.29325	-0.0077745	0.29423	-0.0087528	0.49818	0.52528	-0.0271	0.52865	-0.030471	0.49876	0.51723	-0.018475	0.51955	-0.020788	0.49937	0.50884	-0.0094708	0.51001	-0.010643
68	15056253	0.072419	0.079887	-0.0074673	0.080961	-0.0085413	0.072617	0.077614	-0.0049968	0.078364	-0.0057469	0.072805	0.075317	-0.0025125	0.075702	-0.0028972	0.2843	0.3064	-0.022104	0.30953	-0.025228	0.28485	0.29989	-0.015039	0.30194	-0.017094	0.28541	0.29309	-0.0076813	0.2941	-0.0086878	0.49796	0.5247	-0.026734	0.52821	-0.030243	0.49861	0.51685	-0.018236	0.51925	-0.020633	0.4993	0.50862	-0.0093283	0.50986	-0.010562
69	16503644	0.072355	0.079626	-0.007271	0.080815	-0.0084601	0.072574	0.077516	-0.004942	0.078272	-0.0056981	0.072782	0.075277	-0.0024945	0.075655	-0.0028729	0.28411	0.30591	-0.021799	0.30913	-0.025025	0.28472	0.29957	-0.014855	0.30169	-0.016967	0.28535	0.29278	-0.0074388	0.29396	-0.0086102	0.49773	0.52393	-0.026193	0.52774	-0.030008	0.49845	0.51639	-0.017938	0.51893	-0.020481	0.49921	0.50849	-0.0092744	0.50971	-0.010495
70	18024076	0.072285	0.079451	-0.0071661	0.08067	-0.0083848	0.072527	0.077356	-0.0048289	0.078174	-0.0056476	0.072759	0.075212	-0.0024533	0.075608	-0.0028496	0.2839	0.30522	-0.021326	0.30872	-0.024818	0.28458	0.29903	-0.01445	0.3014	-0.016825	0.28527	0.29265	-0.007373	0.29382	-0.0085427	0.49748	0.52324	-0.025763	0.52726	-0.029781	0.49828	0.51584	-0.017556	0.5186	-0.020322	0.49913	0.50807	-0.0089415	0.50953	-0.010408
71	19608931	0.07221	0.079239	-0.0070293	0.080521	-0.0083116	0.072476	0.077183	-0.0047068	0.078071	-0.0055952	0.072733	0.075128	-0.0023956	0.075558	-0.0028255	0.28367	0.30455	-0.020874	0.30828	-0.024609	0.28443	0.29866	-0.014234	0.30112	-0.016692	0.2852	0.29244	-0.0072419	0.29367	-0.0084773	0.49721	0.5225	-0.02529	0.52677	-0.029557	0.4981	0.51529	-0.017196	0.51826	-0.020163	0.49903	0.50787	-0.0088358	0.50936	-0.010329
72	21247073	0.072129	0.07903	-0.0069017	0.080371	-0.0082419	0.072422	0.077072	-0.0046504	0.07797	-0.0055487	0.072705	0.075066	-0.0023606	0.075509	-0.0028034	0.28343	0.30392	-0.020483	0.30784	-0.024408	0.28426	0.29819	-0.013927	0.30082	-0.01656	0.28511	0.29219	-0.0070738	0.29352	-0.00841	0.49692	0.52177	-0.024854	0.52626	-0.029344	0.4979	0.5149	-0.017	0.51792	-0.020022	0.49893	0.50756	-0.0086279	0.50918	-0.010248
73	22924839	0.072043	0.07877	-0.0067271	0.080213	-0.0081706	0.072363	0.076965	-0.0046023	0.077872	-0.0055088	0.072675	0.07501	-0.0023349	0.07546	-0.0027843	0.28318	0.30328	-0.020106	0.30739	-0.024217	0.28409	0.29773	-0.013646	0.30052	-0.016431	0.28502	0.29206	-0.007034	0.29338	-0.0083559	0.49661	0.52104	-0.024432	0.52575	-0.029143	0.49769	0.51429	-0.016603	0.51756	-0.019878	0.49882	0.50743	-0.0086141	0.50901	-0.010187
74	24626140	0.071951	0.078547	-0.0065963	0.080054	-0.0081033	0.0723	0.076786	-0.004486	0.077768	-0.0054676	0.072643	0.074932	-0.0022886	0.075409	-0.0027658	0.2829	0.30256	-0.019655	0.30693	-0.024029	0.2839	0.29736	-0.013459	0.30022	-0.016317	0.28493	0.2918	-0.006875	0.29323	-0.0083011	0.49627	0.52018	-0.023909	0.52522	-0.028944	0.49746	0.51386	-0.016406	0.51721	-0.019753	0.49871	0.50701	-0.0083003	0.50882	-0.010111
75	26332712	0.071853	0.078332	-0.0064789	0.079894	-0.0080416	0.072234	0.076624	-0.0043904	0.077662	-0.005428	0.07261	0.074822	-0.0022116	0.075355	-0.0027447	0.28261	0.30197	-0.019364	0.30647	-0.023862	0.2837	0.2968	-0.013097	0.2999	-0.016198	0.28483	0.29153	-0.0067024	0.29307	-0.0082448	0.49592	0.51942	-0.023499	0.52468	-0.028762	0.49722	0.51325	-0.016038	0.51684	-0.019629	0.49858	0.50673	-0.0081524	0.50862	-0.010042
76	28024499	0.071749	0.07809	-0.0063404	0.079732	-0.0079831	0.072164	0.076471	-0.004307	0.077555	-0.0053914	0.072575	0.074732	-0.0021574	0.075299	-0.0027241	0.2823	0.30121	-0.018906	0.306	-0.023698	0.28349	0.2964	-0.012907	0.29959	-0.016094	0.28472	0.29134	-0.0066197	0.29291	-0.0081973	0.49554	0.51859	-0.02305	0.52413	-0.028592	0.49696	0.51266	-0.0157	0.51647	-0.019509	0.49845	0.5065	-0.008054	0.50843	-0.0099829
77	29680181	0.071641	0.077812	-0.0061719	0.079566	-0.0079249	0.07209	0.076287	-0.0041973	0.077445	-0.0053551	0.072537	0.074692	-0.0021553	0.075246	-0.0027093	0.28197	0.30062	-0.018651	0.30553	-0.023559	0.28327	0.29597	-0.012702	0.29927	-0.016004	0.2846	0.29111	-0.0065059	0.29276	-0.0081549	0.49514	0.51773	-0.02259	0.52358	-0.028433	0.49669	0.51202	-0.015329	0.51608	-0.019392	0.49831	0.50617	-0.0078582	0.50824	-0.0099245
78	31277821	0.071526	0.077588	-0.0060613	0.0794	-0.0078734	0.072012	0.076121	-0.0041086	0.077334	-0.0053215	0.072497	0.074612	-0.002115	0.075193	-0.002696	0.28163	0.29981	-0.018183	0.30505	-0.023423	0.28303	0.29546	-0.012427	0.29895	-0.015918	0.28448	0.29086	-0.0063791	0.2926	-0.0081162	0.49473	0.51689	-0.022166	0.52302	-0.028291	0.4964	0.51148	-0.015073	0.5157	-0.019291	0.49817	0.50593	-0.0077626	0.50804	-0.0098774
79	32795590	0.071407	0.077328	-0.005921	0.079232	-0.0078253	0.071931	0.075956	-0.004025	0.077222	-0.0052914	0.072455	0.07452	-0.0020643	0.075139	-0.0026832	0.28127	0.29903	-0.017759	0.30457	-0.023294	0.28279	0.29488	-0.01209	0.29862	-0.015833	0.28436	0.29056	-0.0062017	0.29243	-0.0080764	0.49429	0.51594	-0.021652	0.52244	-0.028156	0.49611	0.51092	-0.014817	0.51531	-0.019204	0.49801	0.50556	-0.0075483	0.50784	-0.0098291
80	34212544	0.071283	0.07705	-0.0057664	0.079063	-0.0077794	0.071847	0.075786	-0.0039392	0.077111	-0.0052642	0.072412	0.074433	-0.0020206	0.075084	-0.0026717	0.2809	0.29832	-0.017416	0.30408	-0.023182	0.28254	0.29436	-0.011826	0.29829	-0.015756	0.28423	0.29031	-0.0060844	0.29227	-0.008042	0.49383	0.51514	-0.021303	0.52188	-0.028045	0.49579	0.51034	-0.014546	0.51492	-0.019129	0.49785	0.50526	-0.0074048	0.50764	-0.0097872
81	35509384	0.071154	0.076829	-0.0056752	0.078896	-0.0077418	0.071759	0.07562	-0.0038613	0.076999	-0.0052408	0.072367	0.074333	-0.0019659	0.075028	-0.0026604	0.28051	0.29757	-0.017063	0.30359	-0.023084	0.28227	0.29393	-0.011657	0.29797	-0.015695	0.28409	0.29006	-0.0059686	0.2921	-0.0080129	0.49336	0.51424	-0.020883	0.52131	-0.02795	0.49547	0.50967	-0.014202	0.51453	-0.019061	0.49769	0.50497	-0.0072835	0.50744	-0.0097536
82	36669157	0.071021	0.076553	-0.0055321	0.078728	-0.0077072	0.071668	0.075417	-0.0037486	0.076886	-0.0052177	0.072321	0.07423	-0.0019087	0.07497	-0.0026492	0.28011	0.29681	-0.016704	0.30311	-0.023001	0.282	0.29342	-0.011425	0.29764	-0.015645	0.28395	0.28976	-0.0058054	0.29194	-0.0079845	0.49287	0.51331	-0.020444	0.52073	-0.027869	0.49514	0.50908	-0.013948	0.51414	-0.019006	0.49752	0.5047	-0.0071837	0.50725	-0.0097301
83	37677841	0.070884	0.076303	-0.005419	0.078562	-0.0076782	0.071575	0.075272	-0.0036969	0.076776	-0.0052007	0.072273	0.074174	-0.0019007	0.074916	-0.0026428	0.27969	0.29608	-0.016386	0.30263	-0.022934	0.28171	0.29286	-0.011145	0.29731	-0.015599	0.28381	0.28951	-0.0057009	0.29177	-0.0079625	0.49236	0.51239	-0.02003	0.52016	-0.027804	0.49479	0.50849	-0.013698	0.51375	-0.018966	0.49734	0.50437	-0.0070328	0.50705	-0.0097112
84	38524783	0.070742	0.076064	-0.0053221	0.078398	-0.0076561	0.071479	0.075103	-0.0036241	0.076666	-0.0051875	0.072223	0.074112	-0.0018895	0.074863	-0.0026404	0.27927	0.29529	-0.016026	0.30215	-0.02288	0.28142	0.2924	-0.010979	0.29699	-0.015569	0.28366	0.28928	-0.0056261	0.29161	-0.0079493	0.49184	0.5115	-0.019665	0.5196	-0.02776	0.49443	0.50785	-0.013414	0.51337	-0.018935	0.49716	0.504	-0.006843	0.50685	-0.0096933
85	39202954	0.070598	0.075777	-0.0051783	0.078235	-0.0076362	0.07138	0.074924	-0.0035439	0.076557	-0.0051771	0.072172	0.074014	-0.0018422	0.07481	-0.0026385	0.27883	0.29456	-0.015727	0.30167	-0.022842	0.28112	0.29184	-0.010712	0.29667	-0.015545	0.28351	0.28897	-0.0054663	0.29144	-0.0079365	0.4913	0.51068	-0.019385	0.51904	-0.027741	0.49407	0.5072	-0.013131	0.51298	-0.018915	0.49697	0.5037	-0.0067313	0.50665	-0.0096836
86	39709026	0.070452	0.075507	-0.0050553	0.078072	-0.0076202	0.071279	0.074773	-0.0034941	0.076451	-0.005172	0.07212	0.073925	-0.0018057	0.074758	-0.0026381	0.27839	0.29373	-0.01534	0.3012	-0.022813	0.28082	0.29128	-0.010457	0.29635	-0.015527	0.28335	0.28877	-0.0054251	0.29128	-0.0079347	0.49075	0.50975	-0.018999	0.51849	-0.027738	0.49369	0.50659	-0.012894	0.5126	-0.018907	0.49678	0.50337	-0.0065879	0.50646	-0.0096787
87	40043262	0.070303	0.075257	-0.0049535	0.077913	-0.0076097	0.071176	0.074601	-0.0034253	0.076346	-0.0051703	0.072067	0.073807	-0.0017397	0.074704	-0.0026365	0.27793	0.29309	-0.015153	0.30074	-0.022809	0.28051	0.29079	-0.010274	0.29603	-0.015521	0.28319	0.28849	-0.0052998	0.29113	-0.0079358	0.49019	0.50872	-0.018532	0.51793	-0.027743	0.49331	0.50595	-0.012632	0.51222	-0.01891	0.49658	0.50309	-0.0065053	0.50627	-0.0096834
88	40209254	0.070152	0.075016	-0.0048644	0.077757	-0.0076052	0.071072	0.074413	-0.0033407	0.076242	-0.0051702	0.072014	0.073732	-0.0017187	0.074652	-0.0026377	0.27747	0.29224	-0.014768	0.30028	-0.022811	0.2802	0.29033	-0.010131	0.29573	-0.015529	0.28303	0.28822	-0.0051897	0.29097	-0.0079408	0.48962	0.50787	-0.018252	0.51739	-0.027769	0.49293	0.50535	-0.01242	0.51185	-0.018927	0.49639	0.50274	-0.0063585	0.50608	-0.0096918
89	40213538	0.069999	0.074751	-0.0047518	0.077604	-0.0076043	0.070967	0.074247	-0.0032806	0.076141	-0.0051737	0.071959	0.073655	-0.0016959	0.074601	-0.0026413	0.27701	0.2915	-0.014497	0.29984	-0.022829	0.27988	0.28977	-0.0098914	0.29542	-0.015543	0.28286	0.28795	-0.0050878	0.29082	-0.0079502	0.48905	0.50697	-0.01792	0.51686	-0.027813	0.49254	0.50473	-0.012194	0.51149	-0.018955	0.49618	0.50243	-0.0062481	0.50589	-0.0097064
90	40065117	0.069844	0.074546	-0.0047018	0.077456	-0.0076118	0.070861	0.074067	-0.0032059	0.07604	-0.0051793	0.071905	0.073554	-0.0016493	0.07455	-0.0026452	0.27654	0.29069	-0.01415	0.29939	-0.022854	0.27956	0.28931	-0.0097545	0.29513	-0.015569	0.2827	0.28765	-0.0049473	0.29066	-0.0079605	0.48847	0.50606	-0.017598	0.51634	-0.027872	0.49214	0.50416	-0.012017	0.51114	-0.018997	0.49598	0.50214	-0.0061617	0.50571	-0.0097286
91	39774945	0.06969	0.074233	-0.0045432	0.077308	-0.0076182	0.070755	0.073881	-0.0031259	0.075941	-0.0051864	0.07185	0.073459	-0.0016086	0.0745	-0.0026498	0.27607	0.29001	-0.013948	0.29896	-0.022897	0.27923	0.28878	-0.0095457	0.29484	-0.015602	0.28253	0.28747	-0.0049408	0.29052	-0.0079821	0.48788	0.50514	-0.017261	0.51582	-0.027944	0.49174	0.50352	-0.011779	0.51079	-0.019047	0.49578	0.50177	-0.0059882	0.50553	-0.0097511
92	39355389	0.069534	0.074018	-0.004484	0.077165	-0.0076313	0.070648	0.073725	-0.0030769	0.075845	-0.0051972	0.071796	0.073354	-0.0015574	0.07445	-0.0026541	0.27559	0.28928	-0.013691	0.29854	-0.022953	0.27891	0.28826	-0.0093496	0.29455	-0.015642	0.28236	0.28726	-0.0048994	0.29037	-0.0080112	0.48729	0.50422	-0.016924	0.51532	-0.028029	0.49134	0.5029	-0.011558	0.51044	-0.019107	0.49557	0.50148	-0.0059107	0.50535	-0.0097809
93	38819721	0.069378	0.073764	-0.0043853	0.077026	-0.0076474	0.070541	0.073543	-0.0030014	0.075751	-0.0052093	0.071741	0.073289	-0.0015475	0.074403	-0.0026614	0.27511	0.28856	-0.013449	0.29813	-0.023021	0.27858	0.28775	-0.009162	0.29427	-0.015688	0.2822	0.2869	-0.0047069	0.29023	-0.0080359	0.4867	0.50339	-0.016687	0.51483	-0.028132	0.49093	0.50231	-0.011371	0.51011	-0.019176	0.49537	0.50116	-0.0057895	0.50518	-0.0098143
94	38181654	0.069223	0.073503	-0.0042796	0.076889	-0.0076657	0.070434	0.073397	-0.002963	0.075659	-0.0052253	0.071686	0.073215	-0.0015295	0.074357	-0.0026708	0.27463	0.28786	-0.013223	0.29773	-0.023101	0.27826	0.28729	-0.0090365	0.294	-0.015744	0.28203	0.28664	-0.0046154	0.29009	-0.0080639	0.48611	0.50241	-0.016297	0.51435	-0.02824	0.49053	0.50171	-0.011181	0.50978	-0.019255	0.49516	0.50086	-0.0057044	0.50501	-0.0098534
95	37454929	0.069067	0.073303	-0.0042359	0.076758	-0.0076904	0.070328	0.073213	-0.0028852	0.075569	-0.0052419	0.07163	0.073142	-0.0015116	0.074312	-0.0026819	0.27416	0.28704	-0.012882	0.29734	-0.023184	0.27793	0.28681	-0.0088841	0.29374	-0.015808	0.28186	0.28649	-0.0046366	0.28996	-0.0081029	0.48552	0.50161	-0.016096	0.51388	-0.028366	0.49012	0.50113	-0.011011	0.50947	-0.019344	0.49495	0.50057	-0.0056193	0.50485	-0.0098978
96	36652980	0.068913	0.073038	-0.0041253	0.076629	-0.0077161	0.070221	0.073073	-0.002852	0.075483	-0.0052623	0.071575	0.073043	-0.0014679	0.074268	-0.002693	0.27368	0.28634	-0.012655	0.29696	-0.023277	0.2776	0.28632	-0.0087165	0.29348	-0.015878	0.28169	0.28617	-0.0044748	0.28983	-0.008139	0.48492	0.50075	-0.015833	0.51343	-0.028505	0.48972	0.50051	-0.010788	0.50916	-0.019438	0.49475	0.50027	-0.0055236	0.50469	-0.009946
97	35788664	0.068759	0.072802	-0.0040427	0.076503	-0.0077445	0.070115	0.072906	-0.0027913	0.075399	-0.005284	0.07152	0.072981	-0.0014616	0.074226	-0.0027064	0.27321	0.28568	-0.012469	0.29659	-0.023382	0.27728	0.28582	-0.0085454	0.29323	-0.015952	0.28152	0.2859	-0.0043788	0.2897	-0.0081769	0.48433	0.49993	-0.015604	0.51299	-0.028656	0.48931	0.49998	-0.01067	0.50886	-0.019543	0.49454	0.49999	-0.0054492	0.50454	-0.0099991
98	34874066	0.068606	0.072574	-0.0039682	0.076382	-0.0077758	0.070007	0.072798	-0.0027905	0.075318	-0.0053111	0.071465	0.072892	-0.0014274	0.074185	-0.0027201	0.27274	0.28496	-0.012222	0.29623	-0.023493	0.27696	0.28533	-0.008377	0.29299	-0.016031	0.28136	0.28567	-0.0043168	0.28958	-0.0082187	0.48374	0.49902	-0.015279	0.51255	-0.028813	0.48891	0.49938	-0.010474	0.50856	-0.019654	0.49433	0.49971	-0.005376	0.50439	-0.010057
99	33920360	0.068453	0.072384	-0.003931	0.076265	-0.0078123	0.069901	0.072626	-0.0027249	0.07524	-0.0053386	0.071409	0.072832	-0.0014228	0.074145	-0.0027361	0.27227	0.28436	-0.012088	0.29589	-0.023617	0.27663	0.28489	-0.0082556	0.29275	-0.016116	0.28119	0.28541	-0.0042194	0.28946	-0.0082615	0.48315	0.49827	-0.015114	0.51214	-0.028984	0.48851	0.49883	-0.010324	0.50828	-0.019772	0.49413	0.4994	-0.0052745	0.50424	-0.010117
100	32937727	0.068302	0.072143	-0.003841	0.076152	-0.0078498	0.069796	0.072478	-0.0026827	0.075164	-0.0053681	0.071354	0.072764	-0.0014101	0.074107	-0.0027535	0.2718	0.28366	-0.011857	0.29555	-0.023746	0.27631	0.28445	-0.0081365	0.29252	-0.016207	0.28103	0.28526	-0.0042283	0.28934	-0.0083121	0.48257	0.4975	-0.014932	0.51173	-0.029168	0.48811	0.49832	-0.01021	0.50801	-0.019899	0.49392	0.49906	-0.0051322	0.5041	-0.010176
101	31935321	0.068154	0.071895	-0.0037416	0.076041	-0.0078876	0.069693	0.072274	-0.002581	0.075089	-0.0053954	0.071299	0.072678	-0.001379	0.07407	-0.0027711	0.27134	0.28296	-0.011613	0.29522	-0.02388	0.27599	0.28406	-0.0080631	0.2923	-0.016307	0.28086	0.28497	-0.004105	0.28923	-0.0083614	0.48198	0.49664	-0.01466	0.51134	-0.029358	0.48771	0.49774	-0.01003	0.50774	-0.02003	0.49372	0.49887	-0.0051479	0.50396	-0.010244
102	30921271	0.068006	0.0717	-0.0036941	0.075934	-0.0079288	0.06959	0.072178	-0.0025887	0.075017	-0.0054275	0.071245	0.072601	-0.0013561	0.074034	-0.0027892	0.27088	0.2824	-0.011518	0.29491	-0.024026	0.27568	0.28357	-0.0078908	0.29209	-0.016408	0.2807	0.28485	-0.0041516	0.28912	-0.0084201	0.4814	0.49587	-0.014465	0.51096	-0.029557	0.48731	0.49721	-0.0098944	0.50748	-0.020167	0.49352	0.49854	-0.0050249	0.50383	-0.010312
103	29902704	0.06786	0.071465	-0.0036052	0.075831	-0.0079705	0.069488	0.071997	-0.0025089	0.074947	-0.0054586	0.071191	0.072525	-0.0013345	0.073999	-0.002808	0.27042	0.28176	-0.011332	0.2946	-0.024178	0.27536	0.28318	-0.0078184	0.29188	-0.016517	0.28054	0.28456	-0.0040292	0.28901	-0.0084769	0.48083	0.495	-0.014168	0.51059	-0.029758	0.48692	0.49661	-0.0096872	0.50723	-0.020306	0.49332	0.4983	-0.0049855	0.5037	-0.010385
104	28885801	0.067714	0.071322	-0.0036086	0.075732	-0.0080181	0.069388	0.071871	-0.0024838	0.07488	-0.005492	0.071139	0.072427	-0.0012885	0.073964	-0.0028259	0.26997	0.28115	-0.011181	0.29431	-0.024337	0.27505	0.28269	-0.0076395	0.29168	-0.016626	0.28038	0.28426	-0.0038805	0.28891	-0.0085302	0.48026	0.49427	-0.014009	0.51023	-0.029969	0.48654	0.49604	-0.0095082	0.50698	-0.020446	0.49312	0.49796	-0.0048354	0.50358	-0.010455
105	27875857	0.067569	0.071105	-0.0035358	0.075636	-0.0080666	0.069289	0.071714	-0.0024254	0.074814	-0.0055254	0.071088	0.072322	-0.0012338	0.07393	-0.0028422	0.26952	0.28049	-0.01097	0.29402	-0.024498	0.27475	0.28224	-0.0074965	0.29148	-0.016736	0.28022	0.28407	-0.0038534	0.28881	-0.0085874	0.4797	0.49349	-0.01379	0.50989	-0.030185	0.48615	0.49556	-0.0094123	0.50675	-0.020594	0.49293	0.49774	-0.0048102	0.50346	-0.01053
106	26877349	0.067426	0.070911	-0.0034851	0.075543	-0.0081171	0.06919	0.071583	-0.0023929	0.074751	-0.0055603	0.071037	0.072293	-0.0012563	0.073898	-0.0028617	0.26908	0.27989	-0.010811	0.29374	-0.024665	0.27444	0.28193	-0.0074867	0.2913	-0.016856	0.28006	0.28392	-0.0038534	0.28871	-0.0086497	0.47914	0.49281	-0.013669	0.50955	-0.030411	0.48577	0.49507	-0.009302	0.50652	-0.020747	0.49273	0.49751	-0.0047794	0.50334	-0.01061
107	25894017	0.067285	0.07072	-0.0034358	0.075454	-0.0081694	0.069092	0.071478	-0.002386	0.07469	-0.0055981	0.070986	0.072223	-0.0012379	0.073867	-0.0028817	0.26864	0.27936	-0.010726	0.29348	-0.024841	0.27414	0.28146	-0.0073206	0.29111	-0.016976	0.27991	0.28369	-0.0037816	0.28862	-0.0087126	0.47859	0.49203	-0.013442	0.50923	-0.030641	0.48539	0.49453	-0.0091389	0.5063	-0.020902	0.49254	0.49723	-0.0046956	0.50323	-0.010691
108	24928935	0.067147	0.070465	-0.0033179	0.075367	-0.0082194	0.068995	0.071331	-0.0023353	0.074631	-0.0056359	0.070936	0.07214	-0.0012044	0.073837	-0.0029013	0.2682	0.2787	-0.010499	0.29322	-0.025017	0.27384	0.28111	-0.0072775	0.29094	-0.017102	0.27975	0.28347	-0.0037159	0.28853	-0.0087762	0.47803	0.4914	-0.013369	0.50891	-0.030882	0.48502	0.4941	-0.0090804	0.50608	-0.021064	0.49234	0.49696	-0.0046195	0.50312	-0.010772
109	23984589	0.06701	0.070325	-0.0033153	0.075283	-0.0082736	0.068899	0.071205	-0.0023059	0.074574	-0.005675	0.070885	0.072097	-0.0012115	0.073808	-0.0029228	0.26777	0.2781	-0.010327	0.29297	-0.025196	0.27354	0.28075	-0.0072172	0.29077	-0.017233	0.2796	0.28326	-0.0036555	0.28844	-0.0088407	0.47749	0.49061	-0.013118	0.50861	-0.031124	0.48464	0.4937	-0.0090644	0.50588	-0.021236	0.49216	0.49671	-0.0045529	0.50301	-0.010855
110	23062944	0.066873	0.070157	-0.0032846	0.075203	-0.0083301	0.068804	0.071082	-0.0022772	0.07452	-0.0057151	0.070836	0.072012	-0.0011757	0.07378	-0.0029437	0.26735	0.27758	-0.010232	0.29273	-0.025381	0.27324	0.2803	-0.0070584	0.2906	-0.017363	0.27945	0.28305	-0.0035962	0.28836	-0.008906	0.47694	0.48997	-0.013029	0.50832	-0.031375	0.48427	0.49309	-0.0088126	0.50568	-0.021403	0.49196	0.49655	-0.0045842	0.50291	-0.010945
