## Supplementary Data: A zip file containing the simulation executable, the source code, R scripts, batch files, and simulation results. for "Age-related late-onset disease heritability patterns and implications for genome-wide association studies": CasesMultipleSameAgeCohortStatisticalPower.csv

age	X1	X2	X3	X4	X5	X6	X7	X8	X9
29	1.000e+00	1.000e+00	1.000e+00	1.000e+00	1.000e+00	1.000e+00	1.000e+00	1.000e+00	1.000e+00
30	1.027e+00	1.028e+00	1.027e+00	1.027e+00	1.027e+00	1.022e+00	1.025e+00	1.025e+00	1.026e+00
31	1.054e+00	1.057e+00	1.054e+00	1.054e+00	1.054e+00	1.045e+00	1.051e+00	1.050e+00	1.053e+00
32	1.083e+00	1.087e+00	1.082e+00	1.082e+00	1.082e+00	1.068e+00	1.077e+00	1.076e+00	1.081e+00
33	1.112e+00	1.117e+00	1.111e+00	1.110e+00	1.110e+00	1.092e+00	1.104e+00	1.103e+00	1.109e+00
34	1.142e+00	1.148e+00	1.141e+00	1.140e+00	1.140e+00	1.118e+00	1.132e+00	1.131e+00	1.138e+00
35	1.172e+00	1.179e+00	1.172e+00	1.170e+00	1.170e+00	1.143e+00	1.160e+00	1.159e+00	1.168e+00
36	1.203e+00	1.211e+00	1.203e+00	1.201e+00	1.200e+00	1.170e+00	1.189e+00	1.188e+00	1.199e+00
37	1.235e+00	1.244e+00	1.235e+00	1.232e+00	1.232e+00	1.197e+00	1.218e+00	1.217e+00	1.230e+00
38	1.268e+00	1.278e+00	1.268e+00	1.264e+00	1.264e+00	1.225e+00	1.248e+00	1.248e+00	1.261e+00
39	1.302e+00	1.312e+00	1.302e+00	1.297e+00	1.296e+00	1.254e+00	1.279e+00	1.279e+00	1.294e+00
40	1.336e+00	1.347e+00	1.338e+00	1.330e+00	1.330e+00	1.284e+00	1.311e+00	1.311e+00	1.327e+00
41	1.371e+00	1.382e+00	1.373e+00	1.364e+00	1.364e+00	1.315e+00	1.343e+00	1.343e+00	1.361e+00
42	1.406e+00	1.417e+00	1.409e+00	1.399e+00	1.398e+00	1.346e+00	1.376e+00	1.376e+00	1.396e+00
43	1.443e+00	1.454e+00	1.447e+00	1.434e+00	1.434e+00	1.379e+00	1.409e+00	1.411e+00	1.431e+00
44	1.481e+00	1.491e+00	1.487e+00	1.471e+00	1.470e+00	1.414e+00	1.444e+00	1.447e+00	1.468e+00
45	1.520e+00	1.528e+00	1.528e+00	1.508e+00	1.507e+00	1.450e+00	1.479e+00	1.483e+00	1.506e+00
46	1.558e+00	1.566e+00	1.568e+00	1.545e+00	1.544e+00	1.485e+00	1.514e+00	1.520e+00	1.543e+00
47	1.597e+00	1.604e+00	1.608e+00	1.582e+00	1.581e+00	1.520e+00	1.550e+00	1.556e+00	1.580e+00
48	1.636e+00	1.643e+00	1.649e+00	1.620e+00	1.620e+00	1.556e+00	1.586e+00	1.594e+00	1.617e+00
49	1.676e+00	1.683e+00	1.690e+00	1.659e+00	1.658e+00	1.593e+00	1.623e+00	1.633e+00	1.654e+00
50	1.716e+00	1.722e+00	1.731e+00	1.698e+00	1.697e+00	1.629e+00	1.659e+00	1.670e+00	1.691e+00
51	1.755e+00	1.760e+00	1.771e+00	1.735e+00	1.734e+00	1.664e+00	1.694e+00	1.707e+00	1.727e+00
52	1.792e+00	1.797e+00	1.809e+00	1.771e+00	1.770e+00	1.697e+00	1.728e+00	1.742e+00	1.761e+00
53	1.830e+00	1.835e+00	1.846e+00	1.807e+00	1.807e+00	1.730e+00	1.762e+00	1.776e+00	1.794e+00
54	1.866e+00	1.871e+00	1.882e+00	1.842e+00	1.842e+00	1.762e+00	1.795e+00	1.809e+00	1.825e+00
55	1.902e+00	1.906e+00	1.918e+00	1.875e+00	1.876e+00	1.793e+00	1.827e+00	1.842e+00	1.856e+00
56	1.936e+00	1.940e+00	1.952e+00	1.907e+00	1.909e+00	1.823e+00	1.856e+00	1.872e+00	1.885e+00
57	1.968e+00	1.973e+00	1.984e+00	1.938e+00	1.939e+00	1.851e+00	1.885e+00	1.900e+00	1.912e+00
58	1.999e+00	2.004e+00	2.015e+00	1.966e+00	1.969e+00	1.877e+00	1.912e+00	1.926e+00	1.937e+00
59	2.029e+00	2.034e+00	2.045e+00	1.994e+00	1.996e+00	1.902e+00	1.937e+00	1.951e+00	1.962e+00
60	2.058e+00	2.063e+00	2.074e+00	2.021e+00	2.023e+00	1.926e+00	1.961e+00	1.975e+00	1.986e+00
61	2.085e+00	2.090e+00	2.100e+00	2.045e+00	2.048e+00	1.948e+00	1.984e+00	1.997e+00	2.007e+00
62	2.109e+00	2.114e+00	2.124e+00	2.067e+00	2.069e+00	1.968e+00	2.003e+00	2.017e+00	2.027e+00
63	2.132e+00	2.137e+00	2.147e+00	2.087e+00	2.089e+00	1.986e+00	2.021e+00	2.034e+00	2.045e+00
64	2.154e+00	2.158e+00	2.168e+00	2.107e+00	2.109e+00	2.004e+00	2.039e+00	2.052e+00	2.063e+00
65	2.174e+00	2.178e+00	2.187e+00	2.125e+00	2.126e+00	2.020e+00	2.055e+00	2.068e+00	2.079e+00
66	2.192e+00	2.195e+00	2.203e+00	2.141e+00	2.141e+00	2.034e+00	2.068e+00	2.081e+00	2.093e+00
67	2.208e+00	2.209e+00	2.217e+00	2.155e+00	2.154e+00	2.046e+00	2.079e+00	2.093e+00	2.105e+00
68	2.223e+00	2.223e+00	2.230e+00	2.167e+00	2.165e+00	2.058e+00	2.089e+00	2.103e+00	2.115e+00
69	2.237e+00	2.236e+00	2.242e+00	2.180e+00	2.177e+00	2.068e+00	2.099e+00	2.113e+00	2.126e+00
70	2.250e+00	2.248e+00	2.253e+00	2.190e+00	2.187e+00	2.078e+00	2.108e+00	2.122e+00	2.135e+00
71	2.261e+00	2.256e+00	2.260e+00	2.199e+00	2.195e+00	2.085e+00	2.114e+00	2.128e+00	2.142e+00
72	2.271e+00	2.263e+00	2.266e+00	2.205e+00	2.201e+00	2.091e+00	2.119e+00	2.133e+00	2.148e+00
73	2.281e+00	2.271e+00	2.272e+00	2.212e+00	2.207e+00	2.097e+00	2.124e+00	2.139e+00	2.154e+00
74	2.290e+00	2.278e+00	2.277e+00	2.219e+00	2.213e+00	2.102e+00	2.128e+00	2.143e+00	2.158e+00
75	2.297e+00	2.284e+00	2.280e+00	2.223e+00	2.218e+00	2.105e+00	2.131e+00	2.146e+00	2.161e+00
76	2.302e+00	2.288e+00	2.282e+00	2.225e+00	2.221e+00	2.107e+00	2.132e+00	2.147e+00	2.162e+00
77	2.307e+00	2.291e+00	2.283e+00	2.227e+00	2.223e+00	2.109e+00	2.133e+00	2.149e+00	2.162e+00
78	2.312e+00	2.295e+00	2.285e+00	2.230e+00	2.225e+00	2.110e+00	2.133e+00	2.149e+00	2.163e+00
79	2.315e+00	2.298e+00	2.285e+00	2.232e+00	2.227e+00	2.111e+00	2.134e+00	2.150e+00	2.162e+00
80	2.318e+00	2.301e+00	2.285e+00	2.234e+00	2.228e+00	2.110e+00	2.133e+00	2.149e+00	2.161e+00
81	2.320e+00	2.304e+00	2.285e+00	2.234e+00	2.228e+00	2.109e+00	2.132e+00	2.148e+00	2.158e+00
82	2.321e+00	2.304e+00	2.283e+00	2.234e+00	2.227e+00	2.107e+00	2.130e+00	2.146e+00	2.156e+00
83	2.321e+00	2.304e+00	2.281e+00	2.234e+00	2.226e+00	2.105e+00	2.128e+00	2.143e+00	2.152e+00
84	2.320e+00	2.304e+00	2.279e+00	2.234e+00	2.224e+00	2.103e+00	2.126e+00	2.140e+00	2.149e+00
85	2.318e+00	2.303e+00	2.276e+00	2.233e+00	2.221e+00	2.099e+00	2.123e+00	2.136e+00	2.144e+00
86	2.315e+00	2.300e+00	2.272e+00	2.230e+00	2.217e+00	2.096e+00	2.118e+00	2.131e+00	2.139e+00
87	2.311e+00	2.296e+00	2.267e+00	2.225e+00	2.212e+00	2.091e+00	2.113e+00	2.124e+00	2.133e+00
88	2.305e+00	2.289e+00	2.261e+00	2.219e+00	2.205e+00	2.085e+00	2.105e+00	2.116e+00	2.127e+00
89	2.297e+00	2.282e+00	2.254e+00	2.212e+00	2.198e+00	2.079e+00	2.098e+00	2.107e+00	2.119e+00
90	2.289e+00	2.273e+00	2.247e+00	2.203e+00	2.189e+00	2.072e+00	2.089e+00	2.097e+00	2.111e+00
91	2.279e+00	2.263e+00	2.238e+00	2.193e+00	2.179e+00	2.065e+00	2.079e+00	2.085e+00	2.102e+00
92	2.268e+00	2.251e+00	2.229e+00	2.182e+00	2.169e+00	2.056e+00	2.068e+00	2.073e+00	2.092e+00
93	2.256e+00	2.239e+00	2.219e+00	2.169e+00	2.157e+00	2.047e+00	2.056e+00	2.060e+00	2.082e+00
94	2.243e+00	2.225e+00	2.208e+00	2.155e+00	2.144e+00	2.037e+00	2.044e+00	2.046e+00	2.071e+00
95	2.229e+00	2.210e+00	2.196e+00	2.141e+00	2.130e+00	2.026e+00	2.030e+00	2.031e+00	2.060e+00
96	2.214e+00	2.194e+00	2.183e+00	2.125e+00	2.116e+00	2.015e+00	2.016e+00	2.014e+00	2.048e+00
97	2.197e+00	2.176e+00	2.170e+00	2.107e+00	2.100e+00	2.003e+00	2.000e+00	1.997e+00	2.035e+00
98	2.180e+00	2.158e+00	2.156e+00	2.089e+00	2.084e+00	1.990e+00	1.984e+00	1.979e+00	2.021e+00
99	2.161e+00	2.138e+00	2.141e+00	2.070e+00	2.066e+00	1.977e+00	1.967e+00	1.961e+00	2.007e+00
100	2.142e+00	2.118e+00	2.126e+00	2.050e+00	2.048e+00	1.963e+00	1.950e+00	1.941e+00	1.993e+00
