## Supplementary Data: A zip file containing the simulation executable, the source code, R scripts, batch files, and simulation results. for "Age-related late-onset disease heritability patterns and implications for genome-wide association studies": CasesMultipleYoungOldCohortStatisticalPower.csv

age	X1	X2	X3	X4	X5	X6	X7	X8	X9
29	1.000e+00	1.000e+00	1.000e+00	1.000e+00	1.000e+00	1.000e+00	1.000e+00	1.000e+00	1.000e+00
30	1.001e+00	1.001e+00	1.001e+00	1.001e+00	1.001e+00	1.001e+00	1.001e+00	1.001e+00	1.001e+00
31	1.001e+00	1.001e+00	1.001e+00	1.001e+00	1.001e+00	1.001e+00	1.001e+00	1.001e+00	1.001e+00
32	1.001e+00	1.001e+00	1.001e+00	1.001e+00	1.001e+00	1.001e+00	1.001e+00	1.001e+00	1.001e+00
33	1.000e+00	1.000e+00	1.000e+00	9.999e-01	1.000e+00	1.000e+00	1.000e+00	1.000e+00	1.000e+00
34	9.987e-01	9.986e-01	9.986e-01	9.986e-01	9.988e-01	9.990e-01	9.989e-01	9.988e-01	9.989e-01
35	9.968e-01	9.968e-01	9.968e-01	9.967e-01	9.969e-01	9.971e-01	9.970e-01	9.970e-01	9.971e-01
36	9.943e-01	9.943e-01	9.943e-01	9.943e-01	9.945e-01	9.946e-01	9.946e-01	9.946e-01	9.947e-01
37	9.913e-01	9.913e-01	9.914e-01	9.912e-01	9.915e-01	9.916e-01	9.915e-01	9.916e-01	9.918e-01
38	9.879e-01	9.878e-01	9.879e-01	9.878e-01	9.880e-01	9.880e-01	9.880e-01	9.881e-01	9.882e-01
39	9.839e-01	9.837e-01	9.840e-01	9.837e-01	9.840e-01	9.840e-01	9.840e-01	9.840e-01	9.843e-01
40	9.794e-01	9.792e-01	9.795e-01	9.791e-01	9.795e-01	9.793e-01	9.794e-01	9.795e-01	9.798e-01
41	9.743e-01	9.742e-01	9.744e-01	9.742e-01	9.744e-01	9.741e-01	9.743e-01	9.744e-01	9.748e-01
42	9.687e-01	9.686e-01	9.688e-01	9.685e-01	9.688e-01	9.684e-01	9.686e-01	9.687e-01	9.691e-01
43	9.629e-01	9.626e-01	9.629e-01	9.625e-01	9.629e-01	9.623e-01	9.626e-01	9.627e-01	9.631e-01
44	9.566e-01	9.563e-01	9.568e-01	9.563e-01	9.566e-01	9.558e-01	9.562e-01	9.563e-01	9.569e-01
45	9.498e-01	9.496e-01	9.500e-01	9.495e-01	9.498e-01	9.488e-01	9.494e-01	9.495e-01	9.500e-01
46	9.424e-01	9.421e-01	9.427e-01	9.421e-01	9.423e-01	9.412e-01	9.418e-01	9.420e-01	9.426e-01
47	9.344e-01	9.341e-01	9.347e-01	9.341e-01	9.343e-01	9.329e-01	9.337e-01	9.339e-01	9.346e-01
48	9.260e-01	9.257e-01	9.264e-01	9.256e-01	9.259e-01	9.243e-01	9.251e-01	9.254e-01	9.261e-01
49	9.171e-01	9.168e-01	9.175e-01	9.167e-01	9.170e-01	9.151e-01	9.160e-01	9.164e-01	9.172e-01
50	9.079e-01	9.076e-01	9.082e-01	9.073e-01	9.076e-01	9.055e-01	9.065e-01	9.069e-01	9.077e-01
51	8.980e-01	8.977e-01	8.984e-01	8.974e-01	8.977e-01	8.953e-01	8.965e-01	8.970e-01	8.978e-01
52	8.875e-01	8.872e-01	8.880e-01	8.869e-01	8.871e-01	8.846e-01	8.858e-01	8.863e-01	8.871e-01
53	8.765e-01	8.762e-01	8.770e-01	8.758e-01	8.760e-01	8.732e-01	8.745e-01	8.750e-01	8.759e-01
54	8.652e-01	8.649e-01	8.658e-01	8.643e-01	8.646e-01	8.616e-01	8.630e-01	8.635e-01	8.643e-01
55	8.538e-01	8.534e-01	8.544e-01	8.528e-01	8.531e-01	8.498e-01	8.513e-01	8.518e-01	8.527e-01
56	8.420e-01	8.417e-01	8.427e-01	8.409e-01	8.412e-01	8.377e-01	8.392e-01	8.398e-01	8.406e-01
57	8.297e-01	8.293e-01	8.303e-01	8.285e-01	8.287e-01	8.250e-01	8.266e-01	8.272e-01	8.280e-01
58	8.171e-01	8.168e-01	8.179e-01	8.158e-01	8.160e-01	8.120e-01	8.137e-01	8.143e-01	8.151e-01
59	8.046e-01	8.043e-01	8.054e-01	8.031e-01	8.034e-01	7.991e-01	8.009e-01	8.014e-01	8.023e-01
60	7.924e-01	7.921e-01	7.932e-01	7.908e-01	7.910e-01	7.865e-01	7.883e-01	7.889e-01	7.897e-01
61	7.801e-01	7.797e-01	7.809e-01	7.783e-01	7.785e-01	7.738e-01	7.756e-01	7.762e-01	7.771e-01
62	7.674e-01	7.670e-01	7.682e-01	7.654e-01	7.656e-01	7.607e-01	7.626e-01	7.632e-01	7.641e-01
63	7.548e-01	7.544e-01	7.556e-01	7.526e-01	7.529e-01	7.478e-01	7.496e-01	7.502e-01	7.511e-01
64	7.428e-01	7.423e-01	7.436e-01	7.405e-01	7.406e-01	7.353e-01	7.373e-01	7.378e-01	7.388e-01
65	7.310e-01	7.304e-01	7.317e-01	7.285e-01	7.286e-01	7.231e-01	7.251e-01	7.257e-01	7.266e-01
66	7.191e-01	7.185e-01	7.197e-01	7.164e-01	7.165e-01	7.108e-01	7.128e-01	7.134e-01	7.144e-01
67	7.072e-01	7.066e-01	7.078e-01	7.044e-01	7.043e-01	6.986e-01	7.006e-01	7.012e-01	7.022e-01
68	6.958e-01	6.950e-01	6.963e-01	6.927e-01	6.927e-01	6.869e-01	6.887e-01	6.894e-01	6.904e-01
69	6.849e-01	6.840e-01	6.852e-01	6.817e-01	6.815e-01	6.756e-01	6.775e-01	6.782e-01	6.792e-01
70	6.743e-01	6.734e-01	6.744e-01	6.709e-01	6.708e-01	6.647e-01	6.665e-01	6.672e-01	6.682e-01
71	6.638e-01	6.628e-01	6.637e-01	6.601e-01	6.600e-01	6.538e-01	6.556e-01	6.563e-01	6.574e-01
72	6.536e-01	6.524e-01	6.532e-01	6.497e-01	6.495e-01	6.432e-01	6.449e-01	6.457e-01	6.468e-01
73	6.438e-01	6.426e-01	6.432e-01	6.398e-01	6.396e-01	6.332e-01	6.348e-01	6.356e-01	6.368e-01
74	6.344e-01	6.332e-01	6.337e-01	6.302e-01	6.300e-01	6.235e-01	6.251e-01	6.259e-01	6.270e-01
75	6.253e-01	6.239e-01	6.243e-01	6.208e-01	6.206e-01	6.140e-01	6.155e-01	6.164e-01	6.175e-01
76	6.163e-01	6.149e-01	6.151e-01	6.116e-01	6.114e-01	6.047e-01	6.062e-01	6.071e-01	6.082e-01
77	6.077e-01	6.063e-01	6.062e-01	6.028e-01	6.026e-01	5.959e-01	5.972e-01	5.982e-01	5.993e-01
78	5.994e-01	5.980e-01	5.977e-01	5.943e-01	5.942e-01	5.873e-01	5.887e-01	5.896e-01	5.907e-01
79	5.914e-01	5.901e-01	5.896e-01	5.862e-01	5.860e-01	5.790e-01	5.804e-01	5.814e-01	5.824e-01
80	5.835e-01	5.824e-01	5.816e-01	5.783e-01	5.781e-01	5.710e-01	5.724e-01	5.734e-01	5.743e-01
81	5.760e-01	5.750e-01	5.739e-01	5.707e-01	5.704e-01	5.632e-01	5.647e-01	5.657e-01	5.665e-01
82	5.688e-01	5.678e-01	5.665e-01	5.634e-01	5.630e-01	5.558e-01	5.572e-01	5.582e-01	5.590e-01
83	5.617e-01	5.609e-01	5.594e-01	5.562e-01	5.558e-01	5.486e-01	5.501e-01	5.510e-01	5.518e-01
84	5.549e-01	5.541e-01	5.525e-01	5.495e-01	5.489e-01	5.417e-01	5.431e-01	5.440e-01	5.447e-01
85	5.483e-01	5.476e-01	5.458e-01	5.429e-01	5.422e-01	5.350e-01	5.364e-01	5.372e-01	5.379e-01
86	5.419e-01	5.413e-01	5.394e-01	5.365e-01	5.356e-01	5.286e-01	5.299e-01	5.307e-01	5.313e-01
87	5.357e-01	5.351e-01	5.331e-01	5.302e-01	5.293e-01	5.224e-01	5.236e-01	5.243e-01	5.250e-01
88	5.297e-01	5.291e-01	5.271e-01	5.242e-01	5.232e-01	5.163e-01	5.174e-01	5.181e-01	5.189e-01
89	5.239e-01	5.233e-01	5.212e-01	5.183e-01	5.172e-01	5.104e-01	5.115e-01	5.121e-01	5.130e-01
90	5.183e-01	5.177e-01	5.155e-01	5.126e-01	5.115e-01	5.047e-01	5.057e-01	5.063e-01	5.073e-01
91	5.128e-01	5.122e-01	5.099e-01	5.070e-01	5.059e-01	4.992e-01	5.000e-01	5.007e-01	5.019e-01
92	5.076e-01	5.068e-01	5.046e-01	5.016e-01	5.005e-01	4.939e-01	4.946e-01	4.952e-01	4.966e-01
93	5.024e-01	5.017e-01	4.994e-01	4.963e-01	4.952e-01	4.887e-01	4.893e-01	4.899e-01	4.915e-01
94	4.975e-01	4.966e-01	4.944e-01	4.912e-01	4.901e-01	4.836e-01	4.842e-01	4.848e-01	4.866e-01
95	4.926e-01	4.917e-01	4.895e-01	4.862e-01	4.852e-01	4.788e-01	4.792e-01	4.798e-01	4.818e-01
96	4.880e-01	4.869e-01	4.847e-01	4.814e-01	4.804e-01	4.741e-01	4.744e-01	4.749e-01	4.773e-01
97	4.835e-01	4.822e-01	4.801e-01	4.767e-01	4.758e-01	4.695e-01	4.697e-01	4.702e-01	4.729e-01
98	4.791e-01	4.777e-01	4.756e-01	4.721e-01	4.713e-01	4.651e-01	4.651e-01	4.657e-01	4.686e-01
99	4.748e-01	4.733e-01	4.713e-01	4.677e-01	4.669e-01	4.607e-01	4.606e-01	4.612e-01	4.645e-01
100	4.707e-01	4.690e-01	4.671e-01	4.633e-01	4.626e-01	4.566e-01	4.563e-01	4.569e-01	4.605e-01
