## Supplementary Data: A zip file containing the simulation executable, the source code, R scripts, batch files, and simulation results. for "Age-related late-onset disease heritability patterns and implications for genome-wide association studies": CasesNeededCohortStatisticalPower.csv

age	X1	X2	X3	X4	X5	X6	X7	X8	X9
29	1.101e+06	2.535e+06	1.092e+07	1.239e+05	2.927e+05	1.318e+06	8.748e+04	2.024e+05	8.514e+05
30	1.118e+06	2.639e+06	1.122e+07	1.270e+05	2.991e+05	1.329e+06	8.893e+04	2.075e+05	8.661e+05
31	1.152e+06	2.722e+06	1.157e+07	1.305e+05	3.066e+05	1.365e+06	9.090e+04	2.121e+05	8.869e+05
32	1.174e+06	2.796e+06	1.177e+07	1.337e+05	3.145e+05	1.374e+06	9.269e+04	2.167e+05	9.087e+05
33	1.205e+06	2.866e+06	1.188e+07	1.369e+05	3.216e+05	1.396e+06	9.510e+04	2.222e+05	9.222e+05
34	1.239e+06	2.940e+06	1.218e+07	1.409e+05	3.302e+05	1.426e+06	9.716e+04	2.260e+05	9.528e+05
35	1.270e+06	3.016e+06	1.265e+07	1.443e+05	3.401e+05	1.438e+06	9.985e+04	2.315e+05	9.765e+05
36	1.301e+06	3.104e+06	1.294e+07	1.476e+05	3.491e+05	1.489e+06	1.023e+05	2.372e+05	1.000e+06
37	1.335e+06	3.177e+06	1.323e+07	1.515e+05	3.583e+05	1.531e+06	1.048e+05	2.435e+05	1.023e+06
38	1.370e+06	3.241e+06	1.349e+07	1.553e+05	3.669e+05	1.563e+06	1.076e+05	2.496e+05	1.043e+06
39	1.412e+06	3.332e+06	1.386e+07	1.593e+05	3.763e+05	1.606e+06	1.101e+05	2.553e+05	1.079e+06
40	1.451e+06	3.437e+06	1.442e+07	1.635e+05	3.849e+05	1.647e+06	1.128e+05	2.620e+05	1.110e+06
41	1.490e+06	3.517e+06	1.485e+07	1.678e+05	3.947e+05	1.699e+06	1.157e+05	2.692e+05	1.137e+06
42	1.528e+06	3.616e+06	1.532e+07	1.723e+05	4.059e+05	1.737e+06	1.186e+05	2.758e+05	1.170e+06
43	1.566e+06	3.716e+06	1.566e+07	1.767e+05	4.159e+05	1.777e+06	1.216e+05	2.833e+05	1.197e+06
44	1.613e+06	3.822e+06	1.617e+07	1.813e+05	4.270e+05	1.827e+06	1.246e+05	2.907e+05	1.238e+06
45	1.653e+06	3.915e+06	1.667e+07	1.860e+05	4.378e+05	1.870e+06	1.277e+05	2.983e+05	1.267e+06
46	1.696e+06	4.008e+06	1.717e+07	1.907e+05	4.487e+05	1.918e+06	1.310e+05	3.055e+05	1.298e+06
47	1.746e+06	4.117e+06	1.752e+07	1.956e+05	4.596e+05	1.958e+06	1.341e+05	3.135e+05	1.333e+06
48	1.783e+06	4.211e+06	1.797e+07	2.006e+05	4.716e+05	2.007e+06	1.372e+05	3.212e+05	1.367e+06
49	1.826e+06	4.310e+06	1.829e+07	2.053e+05	4.836e+05	2.060e+06	1.405e+05	3.292e+05	1.394e+06
50	1.868e+06	4.411e+06	1.863e+07	2.097e+05	4.941e+05	2.111e+06	1.435e+05	3.367e+05	1.420e+06
51	1.907e+06	4.497e+06	1.911e+07	2.142e+05	5.049e+05	2.153e+06	1.464e+05	3.441e+05	1.452e+06
52	1.949e+06	4.590e+06	1.951e+07	2.190e+05	5.163e+05	2.193e+06	1.495e+05	3.516e+05	1.482e+06
53	1.992e+06	4.694e+06	1.995e+07	2.235e+05	5.260e+05	2.236e+06	1.526e+05	3.582e+05	1.506e+06
54	2.034e+06	4.793e+06	2.038e+07	2.278e+05	5.366e+05	2.279e+06	1.553e+05	3.647e+05	1.531e+06
55	2.074e+06	4.878e+06	2.077e+07	2.320e+05	5.468e+05	2.319e+06	1.581e+05	3.710e+05	1.557e+06
56	2.113e+06	4.964e+06	2.117e+07	2.359e+05	5.562e+05	2.353e+06	1.608e+05	3.769e+05	1.583e+06
57	2.148e+06	5.050e+06	2.161e+07	2.395e+05	5.652e+05	2.389e+06	1.632e+05	3.822e+05	1.604e+06
58	2.178e+06	5.141e+06	2.191e+07	2.431e+05	5.731e+05	2.425e+06	1.654e+05	3.877e+05	1.628e+06
59	2.211e+06	5.206e+06	2.219e+07	2.464e+05	5.809e+05	2.456e+06	1.676e+05	3.925e+05	1.649e+06
60	2.240e+06	5.283e+06	2.250e+07	2.496e+05	5.884e+05	2.485e+06	1.697e+05	3.972e+05	1.668e+06
61	2.268e+06	5.356e+06	2.268e+07	2.525e+05	5.950e+05	2.513e+06	1.715e+05	4.016e+05	1.684e+06
62	2.295e+06	5.416e+06	2.306e+07	2.552e+05	6.018e+05	2.539e+06	1.731e+05	4.055e+05	1.702e+06
63	2.320e+06	5.472e+06	2.329e+07	2.577e+05	6.082e+05	2.564e+06	1.747e+05	4.091e+05	1.721e+06
64	2.344e+06	5.526e+06	2.354e+07	2.601e+05	6.144e+05	2.590e+06	1.762e+05	4.124e+05	1.733e+06
65	2.367e+06	5.578e+06	2.365e+07	2.624e+05	6.188e+05	2.611e+06	1.775e+05	4.155e+05	1.747e+06
66	2.384e+06	5.617e+06	2.379e+07	2.644e+05	6.229e+05	2.625e+06	1.787e+05	4.185e+05	1.757e+06
67	2.403e+06	5.660e+06	2.397e+07	2.663e+05	6.270e+05	2.639e+06	1.797e+05	4.208e+05	1.767e+06
68	2.421e+06	5.692e+06	2.413e+07	2.679e+05	6.308e+05	2.654e+06	1.807e+05	4.232e+05	1.776e+06
69	2.435e+06	5.718e+06	2.427e+07	2.691e+05	6.334e+05	2.666e+06	1.814e+05	4.253e+05	1.785e+06
70	2.449e+06	5.750e+06	2.439e+07	2.703e+05	6.363e+05	2.678e+06	1.821e+05	4.268e+05	1.791e+06
71	2.461e+06	5.778e+06	2.447e+07	2.714e+05	6.381e+05	2.688e+06	1.826e+05	4.282e+05	1.800e+06
72	2.472e+06	5.788e+06	2.460e+07	2.722e+05	6.394e+05	2.696e+06	1.830e+05	4.292e+05	1.806e+06
73	2.479e+06	5.802e+06	2.464e+07	2.731e+05	6.412e+05	2.704e+06	1.835e+05	4.306e+05	1.807e+06
74	2.489e+06	5.815e+06	2.469e+07	2.738e+05	6.425e+05	2.712e+06	1.838e+05	4.313e+05	1.813e+06
75	2.493e+06	5.832e+06	2.471e+07	2.743e+05	6.440e+05	2.721e+06	1.840e+05	4.315e+05	1.814e+06
76	2.501e+06	5.853e+06	2.475e+07	2.748e+05	6.450e+05	2.721e+06	1.842e+05	4.315e+05	1.816e+06
77	2.510e+06	5.858e+06	2.475e+07	2.751e+05	6.462e+05	2.717e+06	1.843e+05	4.315e+05	1.817e+06
78	2.515e+06	5.865e+06	2.471e+07	2.753e+05	6.469e+05	2.722e+06	1.842e+05	4.316e+05	1.814e+06
79	2.519e+06	5.873e+06	2.473e+07	2.754e+05	6.473e+05	2.718e+06	1.842e+05	4.315e+05	1.816e+06
80	2.525e+06	5.876e+06	2.462e+07	2.753e+05	6.477e+05	2.716e+06	1.841e+05	4.315e+05	1.818e+06
81	2.525e+06	5.881e+06	2.460e+07	2.754e+05	6.480e+05	2.715e+06	1.839e+05	4.318e+05	1.820e+06
82	2.527e+06	5.884e+06	2.464e+07	2.752e+05	6.478e+05	2.715e+06	1.838e+05	4.313e+05	1.814e+06
83	2.527e+06	5.883e+06	2.464e+07	2.750e+05	6.468e+05	2.712e+06	1.837e+05	4.306e+05	1.805e+06
84	2.521e+06	5.897e+06	2.464e+07	2.749e+05	6.458e+05	2.709e+06	1.835e+05	4.298e+05	1.800e+06
85	2.519e+06	5.885e+06	2.468e+07	2.748e+05	6.459e+05	2.710e+06	1.831e+05	4.294e+05	1.793e+06
86	2.516e+06	5.890e+06	2.475e+07	2.749e+05	6.460e+05	2.703e+06	1.829e+05	4.283e+05	1.787e+06
87	2.511e+06	5.895e+06	2.462e+07	2.746e+05	6.440e+05	2.698e+06	1.828e+05	4.274e+05	1.784e+06
88	2.510e+06	5.878e+06	2.453e+07	2.747e+05	6.408e+05	2.683e+06	1.824e+05	4.264e+05	1.781e+06
89	2.507e+06	5.862e+06	2.451e+07	2.744e+05	6.394e+05	2.674e+06	1.818e+05	4.261e+05	1.781e+06
90	2.499e+06	5.863e+06	2.448e+07	2.735e+05	6.378e+05	2.669e+06	1.811e+05	4.238e+05	1.775e+06
91	2.488e+06	5.802e+06	2.439e+07	2.726e+05	6.356e+05	2.658e+06	1.805e+05	4.210e+05	1.774e+06
92	2.477e+06	5.793e+06	2.412e+07	2.711e+05	6.337e+05	2.656e+06	1.795e+05	4.186e+05	1.769e+06
93	2.464e+06	5.753e+06	2.404e+07	2.697e+05	6.297e+05	2.634e+06	1.787e+05	4.151e+05	1.753e+06
94	2.446e+06	5.697e+06	2.390e+07	2.678e+05	6.275e+05	2.629e+06	1.772e+05	4.119e+05	1.741e+06
95	2.430e+06	5.647e+06	2.373e+07	2.657e+05	6.219e+05	2.626e+06	1.760e+05	4.080e+05	1.729e+06
96	2.405e+06	5.628e+06	2.371e+07	2.639e+05	6.166e+05	2.631e+06	1.741e+05	4.057e+05	1.722e+06
97	2.399e+06	5.618e+06	2.346e+07	2.612e+05	6.087e+05	2.608e+06	1.730e+05	4.025e+05	1.699e+06
98	2.371e+06	5.481e+06	2.341e+07	2.582e+05	6.045e+05	2.577e+06	1.716e+05	3.981e+05	1.690e+06
99	2.349e+06	5.444e+06	2.308e+07	2.532e+05	6.000e+05	2.528e+06	1.694e+05	3.941e+05	1.678e+06
100	2.318e+06	5.395e+06	2.302e+07	2.499e+05	5.942e+05	2.500e+06	1.674e+05	3.877e+05	1.677e+06
