## Supplementary Data: A zip file containing the simulation executable, the source code, R scripts, batch files, and simulation results. for "Age-related late-onset disease heritability patterns and implications for genome-wide association studies": CasesNeededCumulativeStatisticalPower.csv

age	X1	X2	X3	X4	X5	X6	X7	X8	X9
25	9.143e+05	2.149e+06	9.341e+06	1.042e+05	2.469e+05	1.079e+06	7.481e+04	1.788e+05	7.779e+05
26	9.529e+05	2.202e+06	9.785e+06	1.086e+05	2.555e+05	1.085e+06	7.718e+04	1.834e+05	7.892e+05
27	9.751e+05	2.251e+06	1.006e+07	1.118e+05	2.632e+05	1.111e+06	7.869e+04	1.873e+05	8.173e+05
28	9.886e+05	2.319e+06	1.030e+07	1.151e+05	2.716e+05	1.144e+06	8.030e+04	1.916e+05	8.200e+05
29	1.008e+06	2.404e+06	1.060e+07	1.179e+05	2.784e+05	1.185e+06	8.195e+04	1.955e+05	8.260e+05
30	1.039e+06	2.450e+06	1.090e+07	1.211e+05	2.834e+05	1.219e+06	8.404e+04	2.010e+05	8.359e+05
31	1.078e+06	2.525e+06	1.117e+07	1.247e+05	2.906e+05	1.257e+06	8.601e+04	2.040e+05	8.559e+05
32	1.114e+06	2.611e+06	1.140e+07	1.272e+05	2.978e+05	1.289e+06	8.807e+04	2.089e+05	8.696e+05
33	1.155e+06	2.691e+06	1.181e+07	1.300e+05	3.050e+05	1.321e+06	9.026e+04	2.153e+05	8.883e+05
34	1.182e+06	2.781e+06	1.212e+07	1.334e+05	3.135e+05	1.366e+06	9.293e+04	2.196e+05	9.158e+05
35	1.210e+06	2.878e+06	1.220e+07	1.367e+05	3.216e+05	1.405e+06	9.530e+04	2.249e+05	9.422e+05
36	1.242e+06	2.956e+06	1.241e+07	1.402e+05	3.291e+05	1.439e+06	9.775e+04	2.303e+05	9.638e+05
37	1.274e+06	3.025e+06	1.274e+07	1.437e+05	3.393e+05	1.492e+06	1.001e+05	2.362e+05	9.917e+05
38	1.304e+06	3.095e+06	1.317e+07	1.477e+05	3.487e+05	1.529e+06	1.028e+05	2.415e+05	1.013e+06
39	1.340e+06	3.174e+06	1.346e+07	1.515e+05	3.597e+05	1.548e+06	1.054e+05	2.478e+05	1.029e+06
40	1.378e+06	3.277e+06	1.394e+07	1.553e+05	3.676e+05	1.590e+06	1.082e+05	2.532e+05	1.056e+06
41	1.413e+06	3.356e+06	1.443e+07	1.600e+05	3.781e+05	1.632e+06	1.108e+05	2.597e+05	1.080e+06
42	1.450e+06	3.452e+06	1.493e+07	1.642e+05	3.887e+05	1.670e+06	1.136e+05	2.663e+05	1.107e+06
43	1.487e+06	3.532e+06	1.538e+07	1.683e+05	3.992e+05	1.710e+06	1.167e+05	2.731e+05	1.133e+06
44	1.522e+06	3.627e+06	1.584e+07	1.727e+05	4.087e+05	1.757e+06	1.197e+05	2.793e+05	1.158e+06
45	1.562e+06	3.727e+06	1.626e+07	1.773e+05	4.203e+05	1.803e+06	1.227e+05	2.867e+05	1.192e+06
46	1.608e+06	3.844e+06	1.662e+07	1.819e+05	4.311e+05	1.856e+06	1.259e+05	2.932e+05	1.223e+06
47	1.651e+06	3.952e+06	1.692e+07	1.866e+05	4.422e+05	1.894e+06	1.288e+05	3.005e+05	1.253e+06
48	1.694e+06	4.063e+06	1.730e+07	1.912e+05	4.531e+05	1.938e+06	1.319e+05	3.078e+05	1.284e+06
49	1.730e+06	4.157e+06	1.767e+07	1.959e+05	4.643e+05	1.978e+06	1.350e+05	3.150e+05	1.322e+06
50	1.774e+06	4.266e+06	1.810e+07	2.008e+05	4.757e+05	2.029e+06	1.382e+05	3.221e+05	1.354e+06
51	1.819e+06	4.365e+06	1.848e+07	2.055e+05	4.862e+05	2.072e+06	1.412e+05	3.296e+05	1.385e+06
52	1.867e+06	4.447e+06	1.889e+07	2.101e+05	4.970e+05	2.117e+06	1.440e+05	3.365e+05	1.412e+06
53	1.908e+06	4.536e+06	1.930e+07	2.146e+05	5.077e+05	2.156e+06	1.468e+05	3.435e+05	1.444e+06
54	1.951e+06	4.636e+06	1.973e+07	2.190e+05	5.184e+05	2.196e+06	1.498e+05	3.505e+05	1.474e+06
55	1.990e+06	4.723e+06	2.010e+07	2.232e+05	5.285e+05	2.239e+06	1.525e+05	3.573e+05	1.501e+06
56	2.029e+06	4.809e+06	2.049e+07	2.275e+05	5.386e+05	2.278e+06	1.551e+05	3.635e+05	1.530e+06
57	2.068e+06	4.891e+06	2.085e+07	2.316e+05	5.477e+05	2.312e+06	1.576e+05	3.696e+05	1.557e+06
58	2.104e+06	4.973e+06	2.116e+07	2.354e+05	5.563e+05	2.349e+06	1.601e+05	3.749e+05	1.581e+06
59	2.135e+06	5.050e+06	2.154e+07	2.389e+05	5.648e+05	2.394e+06	1.623e+05	3.804e+05	1.608e+06
60	2.170e+06	5.129e+06	2.174e+07	2.424e+05	5.728e+05	2.417e+06	1.644e+05	3.857e+05	1.628e+06
61	2.199e+06	5.201e+06	2.212e+07	2.454e+05	5.802e+05	2.446e+06	1.664e+05	3.904e+05	1.649e+06
62	2.231e+06	5.269e+06	2.233e+07	2.485e+05	5.881e+05	2.470e+06	1.682e+05	3.948e+05	1.667e+06
63	2.260e+06	5.331e+06	2.258e+07	2.513e+05	5.947e+05	2.497e+06	1.700e+05	3.993e+05	1.682e+06
64	2.284e+06	5.390e+06	2.276e+07	2.539e+05	6.008e+05	2.523e+06	1.715e+05	4.027e+05	1.699e+06
65	2.309e+06	5.434e+06	2.298e+07	2.563e+05	6.063e+05	2.543e+06	1.730e+05	4.064e+05	1.713e+06
66	2.330e+06	5.489e+06	2.321e+07	2.584e+05	6.112e+05	2.561e+06	1.744e+05	4.093e+05	1.724e+06
67	2.348e+06	5.532e+06	2.335e+07	2.604e+05	6.157e+05	2.580e+06	1.756e+05	4.122e+05	1.734e+06
68	2.368e+06	5.577e+06	2.357e+07	2.622e+05	6.197e+05	2.598e+06	1.766e+05	4.145e+05	1.744e+06
69	2.386e+06	5.613e+06	2.372e+07	2.639e+05	6.232e+05	2.615e+06	1.777e+05	4.166e+05	1.756e+06
70	2.401e+06	5.643e+06	2.382e+07	2.654e+05	6.262e+05	2.630e+06	1.784e+05	4.183e+05	1.763e+06
71	2.417e+06	5.669e+06	2.390e+07	2.667e+05	6.287e+05	2.644e+06	1.792e+05	4.197e+05	1.770e+06
72	2.429e+06	5.692e+06	2.398e+07	2.677e+05	6.312e+05	2.654e+06	1.797e+05	4.211e+05	1.774e+06
73	2.439e+06	5.713e+06	2.412e+07	2.687e+05	6.330e+05	2.661e+06	1.801e+05	4.221e+05	1.781e+06
74	2.449e+06	5.726e+06	2.415e+07	2.694e+05	6.345e+05	2.666e+06	1.805e+05	4.230e+05	1.782e+06
75	2.453e+06	5.737e+06	2.423e+07	2.699e+05	6.355e+05	2.670e+06	1.807e+05	4.235e+05	1.785e+06
76	2.457e+06	5.740e+06	2.426e+07	2.703e+05	6.367e+05	2.674e+06	1.809e+05	4.239e+05	1.786e+06
77	2.458e+06	5.752e+06	2.426e+07	2.706e+05	6.369e+05	2.674e+06	1.809e+05	4.239e+05	1.786e+06
78	2.460e+06	5.758e+06	2.428e+07	2.707e+05	6.367e+05	2.671e+06	1.809e+05	4.237e+05	1.784e+06
79	2.462e+06	5.757e+06	2.426e+07	2.706e+05	6.362e+05	2.669e+06	1.808e+05	4.232e+05	1.785e+06
80	2.462e+06	5.746e+06	2.421e+07	2.703e+05	6.355e+05	2.666e+06	1.805e+05	4.227e+05	1.783e+06
81	2.460e+06	5.740e+06	2.419e+07	2.701e+05	6.343e+05	2.660e+06	1.802e+05	4.216e+05	1.778e+06
82	2.456e+06	5.730e+06	2.415e+07	2.696e+05	6.330e+05	2.658e+06	1.798e+05	4.207e+05	1.775e+06
83	2.453e+06	5.717e+06	2.406e+07	2.690e+05	6.320e+05	2.650e+06	1.793e+05	4.196e+05	1.769e+06
84	2.450e+06	5.705e+06	2.397e+07	2.684e+05	6.302e+05	2.642e+06	1.788e+05	4.186e+05	1.762e+06
85	2.446e+06	5.690e+06	2.388e+07	2.676e+05	6.284e+05	2.634e+06	1.782e+05	4.171e+05	1.757e+06
86	2.440e+06	5.679e+06	2.382e+07	2.667e+05	6.265e+05	2.624e+06	1.775e+05	4.155e+05	1.750e+06
87	2.433e+06	5.658e+06	2.368e+07	2.656e+05	6.239e+05	2.613e+06	1.767e+05	4.140e+05	1.742e+06
88	2.425e+06	5.639e+06	2.359e+07	2.645e+05	6.214e+05	2.599e+06	1.759e+05	4.123e+05	1.735e+06
89	2.418e+06	5.622e+06	2.348e+07	2.634e+05	6.183e+05	2.585e+06	1.751e+05	4.104e+05	1.725e+06
90	2.407e+06	5.595e+06	2.337e+07	2.623e+05	6.154e+05	2.572e+06	1.743e+05	4.082e+05	1.717e+06
91	2.397e+06	5.575e+06	2.330e+07	2.612e+05	6.119e+05	2.555e+06	1.733e+05	4.060e+05	1.708e+06
92	2.386e+06	5.547e+06	2.322e+07	2.598e+05	6.086e+05	2.540e+06	1.724e+05	4.039e+05	1.699e+06
93	2.374e+06	5.521e+06	2.310e+07	2.584e+05	6.052e+05	2.527e+06	1.714e+05	4.017e+05	1.690e+06
94	2.363e+06	5.491e+06	2.299e+07	2.570e+05	6.018e+05	2.511e+06	1.704e+05	3.992e+05	1.679e+06
95	2.351e+06	5.465e+06	2.288e+07	2.555e+05	5.980e+05	2.494e+06	1.693e+05	3.969e+05	1.668e+06
96	2.338e+06	5.442e+06	2.281e+07	2.541e+05	5.943e+05	2.481e+06	1.683e+05	3.946e+05	1.658e+06
97	2.325e+06	5.410e+06	2.268e+07	2.526e+05	5.909e+05	2.466e+06	1.672e+05	3.922e+05	1.649e+06
98	2.312e+06	5.382e+06	2.250e+07	2.510e+05	5.871e+05	2.449e+06	1.661e+05	3.894e+05	1.638e+06
99	2.298e+06	5.349e+06	2.234e+07	2.494e+05	5.834e+05	2.431e+06	1.650e+05	3.867e+05	1.628e+06
100	2.281e+06	5.316e+06	2.218e+07	2.479e+05	5.799e+05	2.415e+06	1.639e+05	3.840e+05	1.616e+06
