## Supplementary Data: A zip file containing the simulation executable, the source code, R scripts, batch files, and simulation results. for "Age-related late-onset disease heritability patterns and implications for genome-wide association studies": CasesNeededStatisticalPower.csv

age	X1	X2	X3	X4	X5	X6	X7	X8	X9
25	9.826e+05	2.098e+06	1.133e+07	1.156e+05	2.578e+05	1.210e+06	7.913e+04	1.868e+05	7.690e+05
26	1.075e+06	2.363e+06	1.122e+07	1.226e+05	2.825e+05	1.104e+06	8.451e+04	1.974e+05	8.230e+05
27	1.051e+06	2.420e+06	1.102e+07	1.230e+05	2.895e+05	1.201e+06	8.383e+04	2.007e+05	9.161e+05
28	1.039e+06	2.581e+06	1.118e+07	1.279e+05	3.043e+05	1.267e+06	8.632e+04	2.079e+05	8.316e+05
29	1.085e+06	2.766e+06	1.185e+07	1.292e+05	3.063e+05	1.359e+06	8.879e+04	2.116e+05	8.509e+05
30	1.184e+06	2.654e+06	1.229e+07	1.358e+05	3.056e+05	1.377e+06	9.345e+04	2.255e+05	8.800e+05
31	1.271e+06	2.891e+06	1.246e+07	1.422e+05	3.256e+05	1.440e+06	9.545e+04	2.190e+05	9.530e+05
32	1.306e+06	3.065e+06	1.256e+07	1.403e+05	3.352e+05	1.454e+06	9.867e+04	2.342e+05	9.399e+05
33	1.385e+06	3.143e+06	1.418e+07	1.449e+05	3.440e+05	1.499e+06	1.023e+05	2.503e+05	9.898e+05
34	1.341e+06	3.312e+06	1.387e+07	1.536e+05	3.637e+05	1.633e+06	1.087e+05	2.450e+05	1.079e+06
35	1.377e+06	3.487e+06	1.277e+07	1.567e+05	3.716e+05	1.644e+06	1.099e+05	2.571e+05	1.106e+06
36	1.454e+06	3.468e+06	1.383e+07	1.633e+05	3.779e+05	1.660e+06	1.137e+05	2.654e+05	1.104e+06
37	1.492e+06	3.497e+06	1.498e+07	1.675e+05	4.090e+05	1.867e+06	1.160e+05	2.770e+05	1.184e+06
38	1.523e+06	3.596e+06	1.633e+07	1.766e+05	4.175e+05	1.791e+06	1.223e+05	2.797e+05	1.169e+06
39	1.613e+06	3.780e+06	1.564e+07	1.801e+05	4.440e+05	1.708e+06	1.254e+05	2.951e+05	1.153e+06
40	1.677e+06	4.101e+06	1.783e+07	1.859e+05	4.308e+05	1.927e+06	1.301e+05	2.973e+05	1.274e+06
41	1.711e+06	4.026e+06	1.855e+07	1.994e+05	4.660e+05	1.981e+06	1.334e+05	3.145e+05	1.283e+06
42	1.778e+06	4.304e+06	1.937e+07	2.016e+05	4.830e+05	2.009e+06	1.382e+05	3.251e+05	1.346e+06
43	1.836e+06	4.295e+06	1.963e+07	2.070e+05	4.976e+05	2.097e+06	1.462e+05	3.368e+05	1.382e+06
44	1.880e+06	4.571e+06	2.038e+07	2.172e+05	5.049e+05	2.216e+06	1.493e+05	3.422e+05	1.414e+06
45	1.987e+06	4.780e+06	2.075e+07	2.258e+05	5.430e+05	2.296e+06	1.545e+05	3.661e+05	1.549e+06
46	2.127e+06	5.156e+06	2.085e+07	2.341e+05	5.535e+05	2.448e+06	1.622e+05	3.682e+05	1.569e+06
47	2.169e+06	5.252e+06	2.082e+07	2.438e+05	5.772e+05	2.385e+06	1.653e+05	3.897e+05	1.630e+06
48	2.245e+06	5.497e+06	2.235e+07	2.517e+05	5.974e+05	2.517e+06	1.731e+05	4.040e+05	1.688e+06
49	2.268e+06	5.503e+06	2.312e+07	2.629e+05	6.231e+05	2.570e+06	1.787e+05	4.180e+05	1.848e+06
50	2.441e+06	5.920e+06	2.470e+07	2.748e+05	6.495e+05	2.802e+06	1.875e+05	4.338e+05	1.847e+06
51	2.558e+06	6.039e+06	2.505e+07	2.852e+05	6.668e+05	2.816e+06	1.928e+05	4.559e+05	1.902e+06
52	2.722e+06	6.058e+06	2.660e+07	2.954e+05	6.973e+05	2.955e+06	1.978e+05	4.676e+05	1.939e+06
53	2.744e+06	6.408e+06	2.763e+07	3.083e+05	7.283e+05	3.002e+06	2.076e+05	4.892e+05	2.098e+06
54	2.909e+06	6.875e+06	2.929e+07	3.189e+05	7.604e+05	3.161e+06	2.182e+05	5.114e+05	2.158e+06
55	2.980e+06	6.988e+06	2.977e+07	3.322e+05	7.880e+05	3.340e+06	2.233e+05	5.309e+05	2.213e+06
56	3.136e+06	7.310e+06	3.159e+07	3.485e+05	8.252e+05	3.435e+06	2.340e+05	5.475e+05	2.357e+06
57	3.297e+06	7.609e+06	3.271e+07	3.656e+05	8.527e+05	3.515e+06	2.429e+05	5.740e+05	2.426e+06
58	3.393e+06	7.991e+06	3.328e+07	3.769e+05	8.850e+05	3.730e+06	2.533e+05	5.879e+05	2.503e+06
59	3.487e+06	8.329e+06	3.652e+07	3.900e+05	9.260e+05	4.123e+06	2.634e+05	6.186e+05	2.697e+06
60	3.778e+06	8.832e+06	3.463e+07	4.122e+05	9.692e+05	3.875e+06	2.728e+05	6.515e+05	2.694e+06
61	3.844e+06	9.162e+06	4.077e+07	4.241e+05	1.005e+06	4.187e+06	2.854e+05	6.708e+05	2.865e+06
62	4.150e+06	9.562e+06	3.847e+07	4.471e+05	1.079e+06	4.298e+06	2.961e+05	6.982e+05	2.929e+06
63	4.288e+06	9.987e+06	4.195e+07	4.659e+05	1.099e+06	4.612e+06	3.119e+05	7.424e+05	3.033e+06
64	4.395e+06	1.043e+07	4.206e+07	4.889e+05	1.156e+06	4.824e+06	3.220e+05	7.536e+05	3.237e+06
65	4.722e+06	1.059e+07	4.566e+07	5.078e+05	1.197e+06	4.934e+06	3.389e+05	8.007e+05	3.338e+06
66	4.802e+06	1.158e+07	4.912e+07	5.297e+05	1.246e+06	5.151e+06	3.563e+05	8.222e+05	3.404e+06
67	5.020e+06	1.181e+07	4.813e+07	5.553e+05	1.303e+06	5.443e+06	3.701e+05	8.705e+05	3.600e+06
68	5.367e+06	1.259e+07	5.488e+07	5.771e+05	1.354e+06	5.764e+06	3.816e+05	8.903e+05	3.772e+06
69	5.671e+06	1.293e+07	5.441e+07	6.064e+05	1.414e+06	6.006e+06	4.036e+05	9.345e+05	4.068e+06
70	5.814e+06	1.339e+07	5.496e+07	6.351e+05	1.469e+06	6.328e+06	4.141e+05	9.619e+05	4.048e+06
71	6.175e+06	1.395e+07	5.723e+07	6.589e+05	1.524e+06	6.584e+06	4.404e+05	1.010e+06	4.270e+06
72	6.343e+06	1.454e+07	6.028e+07	6.831e+05	1.607e+06	6.733e+06	4.456e+05	1.057e+06	4.401e+06
73	6.626e+06	1.531e+07	6.799e+07	7.138e+05	1.662e+06	6.967e+06	4.639e+05	1.091e+06	4.753e+06
74	7.002e+06	1.555e+07	6.423e+07	7.455e+05	1.732e+06	7.141e+06	4.869e+05	1.146e+06	4.672e+06
75	6.912e+06	1.626e+07	7.151e+07	7.646e+05	1.781e+06	7.489e+06	5.084e+05	1.178e+06	5.026e+06
76	7.236e+06	1.650e+07	7.088e+07	7.969e+05	1.900e+06	7.858e+06	5.216e+05	1.226e+06	5.127e+06
77	7.437e+06	1.814e+07	7.234e+07	8.247e+05	1.912e+06	7.937e+06	5.399e+05	1.259e+06	5.251e+06
78	7.854e+06	1.854e+07	7.731e+07	8.530e+05	1.958e+06	8.092e+06	5.635e+05	1.303e+06	5.450e+06
79	8.267e+06	1.882e+07	7.735e+07	8.759e+05	2.040e+06	8.482e+06	5.783e+05	1.338e+06	5.865e+06
80	8.546e+06	1.857e+07	7.873e+07	9.082e+05	2.113e+06	8.867e+06	5.946e+05	1.397e+06	5.971e+06
81	8.646e+06	2.010e+07	8.435e+07	9.469e+05	2.153e+06	8.924e+06	6.158e+05	1.406e+06	5.922e+06
82	8.858e+06	2.053e+07	8.701e+07	9.633e+05	2.249e+06	9.893e+06	6.312e+05	1.479e+06	6.227e+06
83	9.276e+06	2.100e+07	8.334e+07	9.933e+05	2.375e+06	9.557e+06	6.478e+05	1.526e+06	6.351e+06
84	9.792e+06	2.213e+07	8.810e+07	1.023e+06	2.378e+06	9.799e+06	6.668e+05	1.600e+06	6.307e+06
85	1.017e+07	2.266e+07	8.939e+07	1.051e+06	2.475e+06	1.035e+07	6.902e+05	1.591e+06	6.872e+06
86	1.034e+07	2.420e+07	1.003e+08	1.087e+06	2.568e+06	1.033e+07	7.005e+05	1.658e+06	6.932e+06
87	1.055e+07	2.372e+07	8.954e+07	1.083e+06	2.548e+06	1.068e+07	7.148e+05	1.714e+06	6.986e+06
88	1.076e+07	2.475e+07	1.021e+08	1.133e+06	2.643e+06	1.041e+07	7.344e+05	1.763e+06	7.406e+06
89	1.123e+07	2.651e+07	1.024e+08	1.164e+06	2.650e+06	1.100e+07	7.668e+05	1.790e+06	7.172e+06
90	1.115e+07	2.514e+07	1.049e+08	1.221e+06	2.760e+06	1.135e+07	7.793e+05	1.771e+06	7.740e+06
91	1.148e+07	2.783e+07	1.199e+08	1.236e+06	2.769e+06	1.089e+07	7.826e+05	1.866e+06	7.732e+06
92	1.189e+07	2.678e+07	1.216e+08	1.247e+06	2.885e+06	1.189e+07	8.160e+05	1.922e+06	8.310e+06
93	1.189e+07	2.840e+07	1.163e+08	1.289e+06	2.956e+06	1.241e+07	8.458e+05	1.971e+06	8.235e+06
94	1.256e+07	2.793e+07	1.233e+08	1.304e+06	3.014e+06	1.244e+07	8.456e+05	1.975e+06	8.220e+06
95	1.286e+07	3.050e+07	1.258e+08	1.329e+06	3.023e+06	1.231e+07	8.601e+05	2.071e+06	8.332e+06
96	1.289e+07	3.237e+07	1.449e+08	1.381e+06	3.188e+06	1.369e+07	8.958e+05	2.125e+06	8.816e+06
97	1.326e+07	3.027e+07	1.281e+08	1.421e+06	3.344e+06	1.380e+07	8.954e+05	2.165e+06	9.314e+06
98	1.349e+07	3.275e+07	1.159e+08	1.445e+06	3.319e+06	1.331e+07	9.396e+05	2.124e+06	9.207e+06
99	1.371e+07	3.189e+07	1.272e+08	1.454e+06	3.397e+06	1.341e+07	9.315e+05	2.170e+06	9.622e+06
100	1.323e+07	3.266e+07	1.248e+08	1.527e+06	3.596e+06	1.464e+07	9.741e+05	2.254e+06	9.169e+06
