## Supplementary Data: A zip file containing the simulation executable, the source code, R scripts, batch files, and simulation results. for "Age-related late-onset disease heritability patterns and implications for genome-wide association studies": CasesNeededYoungOldCohortStatisticalPower.csv

age	X1	X2	X3	X4	X5	X6	X7	X8	X9
29	1.088e+06	2.559e+06	1.083e+07	1.235e+05	2.909e+05	1.290e+06	8.643e+04	2.012e+05	8.399e+05
30	1.089e+06	2.561e+06	1.084e+07	1.236e+05	2.912e+05	1.291e+06	8.650e+04	2.013e+05	8.406e+05
31	1.090e+06	2.561e+06	1.084e+07	1.236e+05	2.912e+05	1.292e+06	8.654e+04	2.014e+05	8.409e+05
32	1.089e+06	2.561e+06	1.084e+07	1.236e+05	2.912e+05	1.292e+06	8.651e+04	2.013e+05	8.407e+05
33	1.088e+06	2.559e+06	1.083e+07	1.235e+05	2.909e+05	1.291e+06	8.645e+04	2.012e+05	8.400e+05
34	1.087e+06	2.555e+06	1.082e+07	1.233e+05	2.906e+05	1.289e+06	8.633e+04	2.009e+05	8.390e+05
35	1.085e+06	2.550e+06	1.080e+07	1.231e+05	2.900e+05	1.286e+06	8.617e+04	2.005e+05	8.374e+05
36	1.082e+06	2.544e+06	1.077e+07	1.228e+05	2.893e+05	1.283e+06	8.596e+04	2.001e+05	8.354e+05
37	1.079e+06	2.536e+06	1.074e+07	1.224e+05	2.884e+05	1.279e+06	8.570e+04	1.995e+05	8.330e+05
38	1.075e+06	2.527e+06	1.070e+07	1.220e+05	2.874e+05	1.275e+06	8.539e+04	1.988e+05	8.300e+05
39	1.071e+06	2.517e+06	1.066e+07	1.215e+05	2.863e+05	1.270e+06	8.504e+04	1.979e+05	8.267e+05
40	1.066e+06	2.505e+06	1.061e+07	1.209e+05	2.850e+05	1.264e+06	8.465e+04	1.970e+05	8.229e+05
41	1.060e+06	2.493e+06	1.055e+07	1.203e+05	2.835e+05	1.257e+06	8.421e+04	1.960e+05	8.187e+05
42	1.054e+06	2.478e+06	1.049e+07	1.196e+05	2.819e+05	1.249e+06	8.372e+04	1.949e+05	8.140e+05
43	1.048e+06	2.463e+06	1.043e+07	1.188e+05	2.801e+05	1.242e+06	8.319e+04	1.937e+05	8.089e+05
44	1.041e+06	2.447e+06	1.036e+07	1.181e+05	2.783e+05	1.233e+06	8.264e+04	1.924e+05	8.036e+05
45	1.034e+06	2.430e+06	1.029e+07	1.172e+05	2.763e+05	1.224e+06	8.205e+04	1.910e+05	7.979e+05
46	1.026e+06	2.410e+06	1.021e+07	1.163e+05	2.741e+05	1.214e+06	8.139e+04	1.895e+05	7.917e+05
47	1.017e+06	2.390e+06	1.012e+07	1.153e+05	2.718e+05	1.204e+06	8.070e+04	1.879e+05	7.849e+05
48	1.008e+06	2.368e+06	1.003e+07	1.143e+05	2.694e+05	1.192e+06	7.995e+04	1.862e+05	7.778e+05
49	9.981e+05	2.346e+06	9.937e+06	1.132e+05	2.668e+05	1.181e+06	7.917e+04	1.843e+05	7.703e+05
50	9.881e+05	2.322e+06	9.837e+06	1.120e+05	2.640e+05	1.168e+06	7.835e+04	1.824e+05	7.624e+05
51	9.773e+05	2.297e+06	9.731e+06	1.108e+05	2.612e+05	1.155e+06	7.748e+04	1.804e+05	7.540e+05
52	9.659e+05	2.270e+06	9.617e+06	1.095e+05	2.581e+05	1.141e+06	7.655e+04	1.783e+05	7.451e+05
53	9.539e+05	2.242e+06	9.498e+06	1.081e+05	2.549e+05	1.127e+06	7.558e+04	1.760e+05	7.356e+05
54	9.416e+05	2.213e+06	9.377e+06	1.067e+05	2.515e+05	1.112e+06	7.459e+04	1.737e+05	7.259e+05
55	9.292e+05	2.184e+06	9.254e+06	1.053e+05	2.482e+05	1.096e+06	7.357e+04	1.713e+05	7.161e+05
56	9.164e+05	2.154e+06	9.127e+06	1.038e+05	2.447e+05	1.081e+06	7.253e+04	1.689e+05	7.060e+05
57	9.030e+05	2.122e+06	8.993e+06	1.023e+05	2.411e+05	1.064e+06	7.144e+04	1.664e+05	6.954e+05
58	8.893e+05	2.090e+06	8.858e+06	1.007e+05	2.374e+05	1.048e+06	7.033e+04	1.638e+05	6.846e+05
59	8.756e+05	2.058e+06	8.723e+06	9.916e+04	2.337e+05	1.031e+06	6.922e+04	1.612e+05	6.738e+05
60	8.624e+05	2.027e+06	8.591e+06	9.764e+04	2.301e+05	1.015e+06	6.813e+04	1.587e+05	6.632e+05
61	8.490e+05	1.995e+06	8.458e+06	9.610e+04	2.265e+05	9.983e+05	6.704e+04	1.561e+05	6.527e+05
62	8.351e+05	1.962e+06	8.320e+06	9.451e+04	2.227e+05	9.814e+05	6.591e+04	1.535e+05	6.417e+05
63	8.214e+05	1.930e+06	8.184e+06	9.293e+04	2.190e+05	9.647e+05	6.479e+04	1.509e+05	6.309e+05
64	8.084e+05	1.899e+06	8.054e+06	9.142e+04	2.154e+05	9.487e+05	6.372e+04	1.484e+05	6.205e+05
65	7.955e+05	1.869e+06	7.925e+06	8.995e+04	2.120e+05	9.330e+05	6.267e+04	1.460e+05	6.103e+05
66	7.826e+05	1.838e+06	7.795e+06	8.845e+04	2.084e+05	9.171e+05	6.160e+04	1.435e+05	6.000e+05
67	7.697e+05	1.808e+06	7.666e+06	8.697e+04	2.049e+05	9.014e+05	6.055e+04	1.411e+05	5.898e+05
68	7.572e+05	1.778e+06	7.541e+06	8.553e+04	2.015e+05	8.862e+05	5.953e+04	1.387e+05	5.799e+05
69	7.453e+05	1.750e+06	7.421e+06	8.417e+04	1.983e+05	8.716e+05	5.855e+04	1.364e+05	5.704e+05
70	7.338e+05	1.723e+06	7.304e+06	8.283e+04	1.951e+05	8.575e+05	5.761e+04	1.342e+05	5.612e+05
71	7.224e+05	1.696e+06	7.188e+06	8.150e+04	1.920e+05	8.436e+05	5.666e+04	1.320e+05	5.521e+05
72	7.113e+05	1.669e+06	7.074e+06	8.022e+04	1.890e+05	8.299e+05	5.574e+04	1.299e+05	5.432e+05
73	7.007e+05	1.644e+06	6.967e+06	7.899e+04	1.861e+05	8.170e+05	5.486e+04	1.278e+05	5.348e+05
74	6.905e+05	1.620e+06	6.863e+06	7.780e+04	1.833e+05	8.044e+05	5.402e+04	1.259e+05	5.266e+05
75	6.805e+05	1.596e+06	6.761e+06	7.665e+04	1.805e+05	7.922e+05	5.320e+04	1.240e+05	5.186e+05
76	6.708e+05	1.573e+06	6.662e+06	7.552e+04	1.779e+05	7.802e+05	5.239e+04	1.221e+05	5.108e+05
77	6.613e+05	1.551e+06	6.566e+06	7.442e+04	1.753e+05	7.688e+05	5.162e+04	1.203e+05	5.033e+05
78	6.523e+05	1.530e+06	6.474e+06	7.338e+04	1.729e+05	7.577e+05	5.088e+04	1.186e+05	4.961e+05
79	6.436e+05	1.510e+06	6.385e+06	7.238e+04	1.705e+05	7.471e+05	5.017e+04	1.170e+05	4.891e+05
80	6.351e+05	1.490e+06	6.299e+06	7.140e+04	1.682e+05	7.367e+05	4.947e+04	1.153e+05	4.824e+05
81	6.269e+05	1.471e+06	6.215e+06	7.046e+04	1.659e+05	7.267e+05	4.880e+04	1.138e+05	4.758e+05
82	6.190e+05	1.453e+06	6.135e+06	6.956e+04	1.638e+05	7.171e+05	4.816e+04	1.123e+05	4.695e+05
83	6.113e+05	1.435e+06	6.058e+06	6.868e+04	1.617e+05	7.078e+05	4.754e+04	1.108e+05	4.634e+05
84	6.039e+05	1.418e+06	5.984e+06	6.784e+04	1.597e+05	6.989e+05	4.694e+04	1.094e+05	4.575e+05
85	5.967e+05	1.401e+06	5.911e+06	6.703e+04	1.577e+05	6.903e+05	4.636e+04	1.081e+05	4.518e+05
86	5.898e+05	1.385e+06	5.842e+06	6.624e+04	1.558e+05	6.820e+05	4.580e+04	1.067e+05	4.462e+05
87	5.830e+05	1.369e+06	5.774e+06	6.547e+04	1.540e+05	6.739e+05	4.525e+04	1.055e+05	4.409e+05
88	5.765e+05	1.354e+06	5.708e+06	6.472e+04	1.522e+05	6.661e+05	4.472e+04	1.042e+05	4.358e+05
89	5.701e+05	1.339e+06	5.645e+06	6.399e+04	1.505e+05	6.586e+05	4.420e+04	1.030e+05	4.309e+05
90	5.641e+05	1.325e+06	5.583e+06	6.329e+04	1.488e+05	6.512e+05	4.370e+04	1.018e+05	4.261e+05
91	5.581e+05	1.310e+06	5.523e+06	6.260e+04	1.472e+05	6.441e+05	4.322e+04	1.007e+05	4.215e+05
92	5.524e+05	1.297e+06	5.465e+06	6.193e+04	1.456e+05	6.372e+05	4.275e+04	9.962e+04	4.171e+05
93	5.468e+05	1.283e+06	5.409e+06	6.128e+04	1.441e+05	6.305e+05	4.229e+04	9.854e+04	4.128e+05
94	5.414e+05	1.271e+06	5.354e+06	6.065e+04	1.426e+05	6.240e+05	4.185e+04	9.751e+04	4.087e+05
95	5.361e+05	1.258e+06	5.301e+06	6.003e+04	1.412e+05	6.177e+05	4.142e+04	9.651e+04	4.047e+05
96	5.311e+05	1.246e+06	5.250e+06	5.944e+04	1.398e+05	6.116e+05	4.100e+04	9.553e+04	4.008e+05
97	5.262e+05	1.234e+06	5.200e+06	5.886e+04	1.384e+05	6.057e+05	4.059e+04	9.459e+04	3.971e+05
98	5.214e+05	1.222e+06	5.151e+06	5.830e+04	1.371e+05	6.000e+05	4.019e+04	9.367e+04	3.936e+05
99	5.168e+05	1.211e+06	5.105e+06	5.774e+04	1.358e+05	5.944e+05	3.981e+04	9.277e+04	3.901e+05
100	5.123e+05	1.200e+06	5.059e+06	5.721e+04	1.346e+05	5.891e+05	3.944e+04	9.191e+04	3.868e+05
