## Supplementary Data: A zip file containing the simulation executable, the source code, R scripts, batch files, and simulation results. for "Age-related late-onset disease heritability patterns and implications for genome-wide association studies": CohortHeritabilityAnalysis.csv

Age	PopMean	PopVar	PopSD	CaseMean	CaseVar	CaseSD	CumulativeCaseMean	CumulativeCaseVar	CumulativeCaseSD	Heritability	MeanOR	CaseOR	nControls	nCases	CumIncidence	nIncidence	nLifetimeIncidence	nAbsoluteIncidence
29	-0.016057	7.6485	2.7656	5.8963	4.3799	2.0928	0	0	0	0.69924	0.98407	363.7	1957145619	5289244	0	0	0	0
30	-0.019531	7.6316	2.7625	5.8233	4.3274	2.0802	0	0	0	0.69877	0.98066	338.1	1953806085	6512405	0	0	0	0
31	-0.02355	7.6125	2.7591	5.7504	4.2786	2.0685	0	0	0	0.69824	0.97672	314.31	1950179320	7946706	0	0	0	0
32	-0.02818	7.5909	2.7552	5.6762	4.233	2.0574	0	0	0	0.69764	0.97221	291.83	1946234226	9620905	0	0	0	0
33	-0.033489	7.5668	2.7508	5.6013	4.1892	2.0468	0	0	0	0.69697	0.96707	270.78	1941925147	11567088	0	0	0	0
34	-0.039545	7.5399	2.7459	5.5259	4.1475	2.0365	0	0	0	0.69622	0.96123	251.12	1937207003	13820489	0	0	0	0
35	-0.046437	7.51	2.7404	5.4493	4.1071	2.0266	0	0	0	0.69538	0.95462	232.59	1932031431	16421113	0	0	0	0
36	-0.054254	7.4768	2.7344	5.3722	4.0686	2.0171	0	0	0	0.69444	0.94719	215.34	1926348934	19411932	0	0	0	0
37	-0.063098	7.4402	2.7277	5.2948	4.0321	2.008	0	0	0	0.6934	0.93885	199.3	1920090357	22840477	0	0	0	0
38	-0.073067	7.4	2.7203	5.2165	3.9959	1.999	0	0	0	0.69225	0.92954	184.29	1913190023	26757393	0	0	0	0
39	-0.084277	7.356	2.7122	5.1373	3.9626	1.9906	0	0	0	0.69097	0.91918	170.26	1905568262	31217778	0	0	0	0
40	-0.09683	7.3079	2.7033	5.0575	3.9299	1.9824	0	0	0	0.68957	0.90771	157.19	1897138281	36279511	0	0	0	0
41	-0.11085	7.2556	2.6936	4.977	3.8988	1.9745	0	0	0	0.68803	0.89507	145.04	1887817994	42002809	0	0	0	0
42	-0.12646	7.1988	2.6831	4.8961	3.8684	1.9668	0	0	0	0.68634	0.88121	133.77	1877512673	48449411	0	0	0	0
43	-0.14377	7.1375	2.6716	4.8145	3.8406	1.9597	0	0	0	0.6845	0.86609	123.29	1866120250	55682199	0	0	0	0
44	-0.16291	7.0716	2.6592	4.7325	3.8131	1.9527	0	0	0	0.68249	0.84966	113.57	1853541607	63762841	0	0	0	0
45	-0.184	7.0009	2.6459	4.6499	3.7867	1.946	0	0	0	0.68031	0.83193	104.57	1839670814	72750049	0	0	0	0
46	-0.20714	6.9254	2.6316	4.567	3.7614	1.9394	0	0	0	0.67795	0.81291	96.252	1824404317	82696529	0	0	0	0
47	-0.23243	6.8451	2.6163	4.4838	3.7378	1.9333	0	0	0	0.67539	0.79261	88.571	1807646444	93651529	0	0	0	0
48	-0.25996	6.76	2.6	4.4005	3.7147	1.9274	0	0	0	0.67265	0.77108	81.493	1789311130	105650087	0	0	0	0
49	-0.2898	6.6703	2.5827	4.3171	3.6927	1.9216	0	0	0	0.6697	0.74842	74.972	1769337086	118718720	0	0	0	0
50	-0.32201	6.5761	2.5644	4.2337	3.672	1.9162	0	0	0	0.66654	0.72469	68.97	1747665841	132871057	0	0	0	0
51	-0.35662	6.4776	2.5451	4.1503	3.6522	1.9111	0	0	0	0.66318	0.70004	63.45	1724258727	148100999	0	0	0	0
52	-0.39364	6.3751	2.5249	4.067	3.6332	1.9061	0	0	0	0.65961	0.6746	58.383	1699086064	164389797	0	0	0	0
53	-0.43304	6.269	2.5038	3.9839	3.6157	1.9015	0	0	0	0.65583	0.64854	53.729	1672151131	181693560	0	0	0	0
54	-0.47478	6.1596	2.4818	3.9011	3.5993	1.8972	0	0	0	0.65184	0.62202	49.459	1643488684	199954897	0	0	0	0
55	-0.51881	6.0474	2.4592	3.8187	3.5841	1.8932	0	0	0	0.64766	0.59523	45.544	1613152529	219097568	0	0	0	0
56	-0.56502	5.933	2.4358	3.7367	3.5705	1.8896	0	0	0	0.64329	0.56835	41.958	1581214342	239022846	0	0	0	0
57	-0.61328	5.8168	2.4118	3.6551	3.5582	1.8863	0	0	0	0.63874	0.54157	38.673	1547763793	259614462	0	0	0	0
58	-0.66345	5.6994	2.3873	3.5742	3.5475	1.8835	0	0	0	0.63402	0.51507	35.668	1512893367	280741243	0	0	0	0
59	-0.71536	5.5816	2.3625	3.4939	3.5384	1.8811	0	0	0	0.62916	0.48901	32.915	1476727554	302259709	0	0	0	0
60	-0.76884	5.4638	2.3375	3.4144	3.5309	1.8791	0	0	0	0.62417	0.46355	30.398	1439381096	324013451	0	0	0	0
61	-0.82368	5.3467	2.3123	3.3357	3.5253	1.8776	0	0	0	0.61908	0.43881	28.097	1400984660	345830449	0	0	0	0
62	-0.8797	5.2307	2.2871	3.2579	3.5215	1.8766	0	0	0	0.61389	0.41491	25.995	1361656564	367545200	0	0	0	0
63	-0.93669	5.1166	2.262	3.1812	3.5197	1.8761	0	0	0	0.60865	0.39192	24.075	1321521918	388963162	0	0	0	0
64	-0.99444	5.0048	2.2371	3.1056	3.5199	1.8761	0	0	0	0.60337	0.36993	22.322	1280671434	409907632	0	0	0	0
65	-1.0528	4.8956	2.2126	3.0312	3.5222	1.8767	0	0	0	0.59808	0.34897	20.721	1239199838	430182230	0	0	0	0
66	-1.1115	4.7894	2.1885	2.958	3.5266	1.8779	0	0	0	0.5928	0.32906	19.26	1197199434	449591672	0	0	0	0
67	-1.1704	4.6864	2.1648	2.8863	3.533	1.8796	0	0	0	0.58754	0.31023	17.926	1154722073	467942091	0	0	0	0
68	-1.2295	4.5869	2.1417	2.8159	3.5415	1.8819	0	0	0	0.58233	0.29245	16.709	1111856916	485035490	0	0	0	0
69	-1.2884	4.491	2.1192	2.7471	3.552	1.8847	0	0	0	0.57718	0.27572	15.597	1068650632	500698301	0	0	0	0
70	-1.3471	4.3987	2.0973	2.6798	3.5646	1.888	0	0	0	0.57211	0.25999	14.581	1025174716	514740766	0	0	0	0
71	-1.4056	4.3102	2.0761	2.6139	3.579	1.8918	0	0	0	0.56712	0.24523	13.653	981478219	526995653	0	0	0	0
72	-1.4636	4.2251	2.0555	2.5497	3.5952	1.8961	0	0	0	0.56223	0.23139	12.803	937591899	537274222	0	0	0	0
73	-1.5212	4.1435	2.0356	2.4869	3.6131	1.9008	0	0	0	0.55742	0.21844	12.024	893561867	545407562	0	0	0	0
74	-1.5783	4.0653	2.0163	2.4256	3.6326	1.9059	0	0	0	0.55272	0.20632	11.309	849433777	551229275	0	0	0	0
75	-1.6348	3.9905	1.9976	2.3658	3.6535	1.9114	0	0	0	0.54812	0.19498	10.653	805247128	554602967	0	0	0	0
76	-1.6907	3.9188	1.9796	2.3074	3.6757	1.9172	0	0	0	0.54363	0.18438	10.048	761073853	555362087	0	0	0	0
77	-1.746	3.8502	1.9622	2.2504	3.6989	1.9233	0	0	0	0.53924	0.17448	9.4915	716955574	553390516	0	0	0	0
78	-1.8005	3.7846	1.9454	2.1947	3.723	1.9295	0	0	0	0.53496	0.16522	8.9777	672956493	548584939	0	0	0	0
79	-1.8542	3.7216	1.9291	2.1404	3.7474	1.9358	0	0	0	0.53079	0.15657	8.5026	629160386	540853520	0	0	0	0
80	-1.9073	3.6613	1.9135	2.0872	3.7719	1.9421	0	0	0	0.52672	0.14849	8.0627	585642271	530144775	0	0	0	0
81	-1.9595	3.6036	1.8983	2.0353	3.7962	1.9484	0	0	0	0.52275	0.14093	7.6548	542540376	516476255	0	0	0	0
82	-2.0109	3.548	1.8836	1.9847	3.8203	1.9545	0	0	0	0.51888	0.13386	7.2767	499976943	499885177	0	0	0	0
83	-2.0616	3.4949	1.8695	1.9352	3.8435	1.9605	0	0	0	0.51511	0.12725	6.9256	458102870	480437322	0	0	0	0
84	-2.1115	3.4439	1.8558	1.8869	3.8654	1.9661	0	0	0	0.51144	0.12105	6.5988	417105613	458281184	0	0	0	0
85	-2.1607	3.395	1.8425	1.8399	3.8859	1.9713	0	0	0	0.50786	0.11525	6.2961	377145511	433643928	0	0	0	0
86	-2.209	3.3481	1.8298	1.7943	3.9049	1.9761	0	0	0	0.50438	0.10981	6.0153	338452331	406787911	0	0	0	0
87	-2.2566	3.3028	1.8174	1.7501	3.922	1.9804	0	0	0	0.50098	0.10471	5.7552	301268178	378115350	0	0	0	0
88	-2.3034	3.2593	1.8053	1.7074	3.9371	1.9842	0	0	0	0.49767	0.099921	5.5146	265820161	348036210	0	0	0	0
89	-2.3494	3.2172	1.7937	1.6663	3.9503	1.9875	0	0	0	0.49442	0.095429	5.2926	232327650	317017766	0	0	0	0
90	-2.3948	3.177	1.7824	1.627	3.9615	1.9903	0	0	0	0.49127	0.09119	5.0886	200996242	285589484	0	0	0	0
91	-2.4395	3.1379	1.7714	1.5896	3.9707	1.9927	0	0	0	0.48818	0.087203	4.9016	172014078	254280484	0	0	0	0
92	-2.4836	3.1003	1.7608	1.554	3.9785	1.9946	0	0	0	0.48517	0.083443	4.7305	145526278	223663554	0	0	0	0
93	-2.5272	3.0636	1.7503	1.5207	3.985	1.9962	0	0	0	0.48219	0.079884	4.5754	121631674	194231998	0	0	0	0
94	-2.5704	3.0283	1.7402	1.4895	3.9905	1.9976	0	0	0	0.4793	0.076507	4.4349	100393121	166469569	0	0	0	0
95	-2.6132	2.9939	1.7303	1.4608	3.9951	1.9988	0	0	0	0.47645	0.073297	4.3096	81788022	140777987	0	0	0	0
96	-2.6557	2.9599	1.7204	1.4345	3.9994	1.9999	0	0	0	0.4736	0.070251	4.1975	65743788	117422618	0	0	0	0
97	-2.6981	2.9273	1.7109	1.4108	4.0041	2.001	0	0	0	0.47084	0.067334	4.0992	52129521	96582482	0	0	0	0
98	-2.7404	2.8949	1.7014	1.3898	4.0089	2.0022	0	0	0	0.46807	0.064546	4.0142	40768986	78331353	0	0	0	0
99	-2.7826	2.8642	1.6924	1.3716	4.0148	2.0037	0	0	0	0.46541	0.061878	3.9416	31449290	62647609	0	0	0	0
100	-2.8245	2.8342	1.6835	1.356	4.021	2.0052	0	0	0	0.46279	0.059338	3.8806	23932892	49421221	0	0	0	0
101	-2.8663	2.8045	1.6747	1.3433	4.0291	2.0073	0	0	0	0.46018	0.056908	3.8317	17977028	38469462	0	0	0	0
102	-2.9075	2.775	1.6658	1.3328	4.0385	2.0096	0	0	0	0.45756	0.05461	3.7917	13331191	29552538	0	0	0	0
103	-2.9491	2.7473	1.6575	1.3245	4.0492	2.0123	0	0	0	0.45507	0.052386	3.7603	9761014	22414530	0	0	0	0
104	-2.9896	2.7176	1.6485	1.3188	4.0624	2.0155	0	0	0	0.45237	0.05031	3.7389	7059994	16785558	0	0	0	0
105	-3.0298	2.69	1.6401	1.3147	4.073	2.0182	0	0	0	0.44985	0.048326	3.7238	5041319	12401225	0	0	0	0
