## Supplementary Data: A zip file containing the simulation executable, the source code, R scripts, batch files, and simulation results. for "Age-related late-onset disease heritability patterns and implications for genome-wide association studies": CohortStatisticalPower.csv

Age	nCases	p0	c0	d0	s0	sd0	p1	c1	d1	s1	sd1	p2	c2	d2	s2	sd2	p3	c3	d3	s3	sd3	p4	c4	d4	s4	sd4	p5	c5	d5	s5	sd5	p6	c6	d6	s6	sd6	p7	c7	d7	s7	sd7	p8	c8	d8	s8	sd8
29	5289244	0.072979	0.080354	-0.0073758	0	0	0.072983	0.078064	-0.0050811	0	0	0.072997	0.075561	-0.0025644	0	0	0.28595	0.30794	-0.021991	0	0	0.28596	0.30091	-0.014955	0	0	0.28598	0.29336	-0.0073829	0	0	0.49993	0.5261	-0.026166	0	0	0.49995	0.51794	-0.017985	0	0	0.49997	0.50916	-0.0091857	0	0
30	6512405	0.072974	0.080293	-0.0073184	0	0	0.07298	0.077961	-0.0049808	0	0	0.072995	0.075526	-0.0025304	0	0	0.28593	0.30765	-0.021719	0	0	0.28595	0.30074	-0.014794	0	0	0.28597	0.29333	-0.0073532	0	0	0.49991	0.52587	-0.025952	0	0	0.49994	0.5177	-0.017762	0	0	0.49997	0.50908	-0.0091075	0	0
31	7946706	0.072969	0.080178	-0.007209	0	0	0.072976	0.077881	-0.0049043	0	0	0.072994	0.075485	-0.0024913	0	0	0.28592	0.30734	-0.021426	0	0	0.28594	0.30055	-0.014611	0	0	0.28597	0.29323	-0.0072555	0	0	0.4999	0.52557	-0.025669	0	0	0.49993	0.5175	-0.017569	0	0	0.49996	0.50896	-0.0090004	0	0
32	9620905	0.072963	0.080106	-0.0071431	0	0	0.072973	0.077811	-0.0048387	0	0	0.072992	0.075463	-0.0024708	0	0	0.2859	0.30707	-0.021165	0	0	0.28593	0.30036	-0.014428	0	0	0.28596	0.29319	-0.0072307	0	0	0.49988	0.5253	-0.02542	0	0	0.49992	0.5173	-0.01738	0	0	0.49996	0.50885	-0.0088914	0	0
33	11567088	0.072957	0.080006	-0.0070487	0	0	0.072968	0.077747	-0.0047788	0	0	0.072989	0.075449	-0.0024593	0	0	0.28588	0.3068	-0.020917	0	0	0.28592	0.30018	-0.014266	0	0	0.28596	0.29313	-0.0071735	0	0	0.49985	0.52495	-0.025097	0	0	0.4999	0.51707	-0.017166	0	0	0.49995	0.50877	-0.0088265	0	0
34	13820489	0.072949	0.079901	-0.0069514	0	0	0.072963	0.077681	-0.0047182	0	0	0.072987	0.075416	-0.0024291	0	0	0.28586	0.30648	-0.020621	0	0	0.2859	0.29998	-0.01408	0	0	0.28595	0.29305	-0.0070984	0	0	0.49982	0.52465	-0.024829	0	0	0.49988	0.5169	-0.017019	0	0	0.49994	0.50862	-0.0086834	0	0
35	16421113	0.072941	0.079809	-0.006868	0	0	0.072957	0.077616	-0.0046587	0	0	0.072984	0.075367	-0.0023835	0	0	0.28583	0.3062	-0.020371	0	0	0.28588	0.29976	-0.013874	0	0	0.28594	0.29301	-0.0070676	0	0	0.49979	0.52429	-0.024492	0	0	0.49986	0.51668	-0.016817	0	0	0.49993	0.5085	-0.0085774	0	0
36	19411932	0.072931	0.079716	-0.0067853	0	0	0.072951	0.077543	-0.0045925	0	0	0.07298	0.075336	-0.0023558	0	0	0.2858	0.30595	-0.020145	0	0	0.28586	0.29956	-0.013694	0	0	0.28593	0.29288	-0.0069467	0	0	0.49976	0.52395	-0.024193	0	0	0.49984	0.51645	-0.016613	0	0	0.49991	0.50839	-0.008476	0	0
37	22840477	0.07292	0.079617	-0.0066966	0	0	0.072943	0.077482	-0.0045392	0	0	0.072976	0.075307	-0.0023305	0	0	0.28577	0.30565	-0.01988	0	0	0.28584	0.29936	-0.013516	0	0	0.28592	0.29277	-0.0068494	0	0	0.49972	0.52362	-0.023903	0	0	0.49981	0.51621	-0.016397	0	0	0.4999	0.50828	-0.0083799	0	0
38	26757393	0.072907	0.079519	-0.0066119	0	0	0.072934	0.077428	-0.0044938	0	0	0.072972	0.07528	-0.0023077	0	0	0.28573	0.30537	-0.019636	0	0	0.28582	0.29917	-0.013356	0	0	0.28591	0.29268	-0.0067788	0	0	0.49968	0.52327	-0.023595	0	0	0.49978	0.51598	-0.016196	0	0	0.49988	0.50818	-0.0082993	0	0
39	31217778	0.072894	0.079406	-0.0065125	0	0	0.072925	0.077357	-0.0044327	0	0	0.072967	0.075244	-0.0022768	0	0	0.28569	0.30508	-0.019392	0	0	0.28579	0.29898	-0.01319	0	0	0.28589	0.29258	-0.0066885	0	0	0.49963	0.52295	-0.02332	0	0	0.49974	0.51576	-0.016011	0	0	0.49987	0.50803	-0.0081609	0	0
40	36279511	0.072878	0.079302	-0.0064237	0	0	0.072914	0.077278	-0.0043638	0	0	0.072962	0.075194	-0.0022321	0	0	0.28565	0.30478	-0.019138	0	0	0.28576	0.2988	-0.013042	0	0	0.28588	0.29248	-0.0066036	0	0	0.49957	0.52261	-0.023041	0	0	0.49971	0.51551	-0.015807	0	0	0.49985	0.5079	-0.0080469	0	0
41	42002809	0.072861	0.0792	-0.0063391	0	0	0.072902	0.077216	-0.004314	0	0	0.072956	0.075156	-0.0021995	0	0	0.28559	0.30449	-0.018894	0	0	0.28572	0.2986	-0.012878	0	0	0.28586	0.29236	-0.0065036	0	0	0.49951	0.52226	-0.022757	0	0	0.49966	0.51526	-0.015594	0	0	0.49983	0.50777	-0.0079475	0	0
42	48449411	0.072841	0.079101	-0.00626	0	0	0.072889	0.077144	-0.0042549	0	0	0.07295	0.075115	-0.0021655	0	0	0.28554	0.30418	-0.018647	0	0	0.28568	0.29838	-0.012699	0	0	0.28584	0.29227	-0.006431	0	0	0.49944	0.5219	-0.022468	0	0	0.49962	0.51502	-0.015405	0	0	0.4998	0.50764	-0.0078363	0	0
43	55682199	0.07282	0.079003	-0.0061838	0	0	0.072874	0.077072	-0.0041971	0	0	0.072942	0.075084	-0.0021416	0	0	0.28547	0.30388	-0.01841	0	0	0.28564	0.29818	-0.012545	0	0	0.28581	0.29217	-0.0063591	0	0	0.49936	0.52155	-0.022191	0	0	0.49956	0.51476	-0.015201	0	0	0.49977	0.50752	-0.0077469	0	0
44	63762841	0.072796	0.07889	-0.0060943	0	0	0.072858	0.076997	-0.0041387	0	0	0.072934	0.075042	-0.0021081	0	0	0.2854	0.30358	-0.018178	0	0	0.28559	0.29797	-0.012382	0	0	0.28579	0.29206	-0.0062705	0	0	0.49927	0.5212	-0.021926	0	0	0.4995	0.51451	-0.015007	0	0	0.49975	0.50736	-0.0076174	0	0
45	72750049	0.07277	0.078789	-0.0060189	0	0	0.07284	0.076929	-0.004089	0	0	0.072925	0.075001	-0.0020763	0	0	0.28532	0.30327	-0.017945	0	0	0.28554	0.29776	-0.012228	0	0	0.28576	0.29196	-0.0061989	0	0	0.49918	0.52083	-0.021657	0	0	0.49944	0.51425	-0.014814	0	0	0.49971	0.50724	-0.0075296	0	0
46	82696529	0.072741	0.078683	-0.0059424	0	0	0.072821	0.076862	-0.0040415	0	0	0.072915	0.074961	-0.0020456	0	0	0.28524	0.30296	-0.017721	0	0	0.28548	0.29756	-0.012079	0	0	0.28573	0.29185	-0.0061194	0	0	0.49907	0.52046	-0.021385	0	0	0.49937	0.51401	-0.014639	0	0	0.49968	0.50712	-0.0074385	0	0
47	93651529	0.07271	0.078567	-0.0058574	0	0	0.072799	0.076787	-0.0039874	0	0	0.072904	0.074929	-0.0020249	0	0	0.28514	0.30264	-0.017498	0	0	0.28541	0.29735	-0.011935	0	0	0.2857	0.29176	-0.006058	0	0	0.49896	0.5201	-0.021136	0	0	0.49929	0.51374	-0.014449	0	0	0.49964	0.50698	-0.0073411	0	0
48	105650087	0.072675	0.078471	-0.0057961	0	0	0.072775	0.076718	-0.0039426	0	0	0.072893	0.074892	-0.0019997	0	0	0.28504	0.30232	-0.017281	0	0	0.28534	0.29712	-0.011781	0	0	0.28567	0.29165	-0.0059829	0	0	0.49884	0.51973	-0.020894	0	0	0.49921	0.51348	-0.014275	0	0	0.4996	0.50685	-0.0072507	0	0
49	118718720	0.072638	0.078365	-0.0057273	0	0	0.07275	0.076647	-0.0038971	0	0	0.072879	0.074861	-0.0019819	0	0	0.28493	0.30201	-0.017081	0	0	0.28527	0.2969	-0.011634	0	0	0.28563	0.29153	-0.0059058	0	0	0.4987	0.51935	-0.02065	0	0	0.49911	0.51322	-0.014102	0	0	0.49955	0.50673	-0.007179	0	0
50	132871057	0.072598	0.078261	-0.0056628	0	0	0.072723	0.076575	-0.0038522	0	0	0.072865	0.074829	-0.0019639	0	0	0.28481	0.30171	-0.016899	0	0	0.28519	0.2967	-0.01151	0	0	0.28559	0.29142	-0.0058338	0	0	0.49856	0.51899	-0.020427	0	0	0.49902	0.51296	-0.013944	0	0	0.4995	0.50661	-0.0071117	0	0
51	148100999	0.072555	0.078159	-0.0056041	0	0	0.072693	0.076509	-0.0038153	0	0	0.07285	0.074789	-0.001939	0	0	0.28468	0.3014	-0.016721	0	0	0.2851	0.29649	-0.011387	0	0	0.28554	0.29132	-0.0057766	0	0	0.4984	0.51863	-0.020225	0	0	0.49891	0.5127	-0.013793	0	0	0.49944	0.50648	-0.0070349	0	0
52	164389797	0.072509	0.078052	-0.0055436	0	0	0.072662	0.076439	-0.0037766	0	0	0.072835	0.074753	-0.0019187	0	0	0.28455	0.30108	-0.016536	0	0	0.28501	0.29627	-0.01126	0	0	0.28549	0.29122	-0.0057231	0	0	0.49824	0.51825	-0.020015	0	0	0.4988	0.51244	-0.013644	0	0	0.49939	0.50635	-0.006963	0	0
53	181693560	0.072461	0.077944	-0.0054831	0	0	0.072629	0.076363	-0.0037342	0	0	0.072818	0.074716	-0.0018978	0	0	0.2844	0.30077	-0.016369	0	0	0.28491	0.29606	-0.011155	0	0	0.28544	0.29111	-0.0056686	0	0	0.49806	0.51787	-0.019812	0	0	0.49868	0.51219	-0.013518	0	0	0.49932	0.50623	-0.0069071	0	0
54	199954897	0.072409	0.077835	-0.005426	0	0	0.072594	0.076289	-0.0036955	0	0	0.0728	0.074678	-0.0018777	0	0	0.28425	0.30046	-0.016213	0	0	0.2848	0.29585	-0.011045	0	0	0.28539	0.291	-0.0056146	0	0	0.49787	0.51751	-0.019639	0	0	0.49855	0.51195	-0.013397	0	0	0.49926	0.50611	-0.0068501	0	0
55	219097568	0.072356	0.077729	-0.0053739	0	0	0.072557	0.07622	-0.0036633	0	0	0.072781	0.074641	-0.0018596	0	0	0.28408	0.30015	-0.016066	0	0	0.28469	0.29563	-0.010942	0	0	0.28533	0.2909	-0.0055658	0	0	0.49767	0.51714	-0.019465	0	0	0.49841	0.5117	-0.013284	0	0	0.49919	0.50598	-0.0067924	0	0
56	239022846	0.072299	0.077623	-0.0053239	0	0	0.072518	0.076149	-0.0036313	0	0	0.072761	0.074603	-0.0018421	0	0	0.28391	0.29985	-0.015933	0	0	0.28458	0.29542	-0.010849	0	0	0.28527	0.2908	-0.0055262	0	0	0.49747	0.51677	-0.019302	0	0	0.49827	0.51145	-0.013179	0	0	0.49912	0.50585	-0.0067376	0	0
57	259614462	0.072239	0.07752	-0.005281	0	0	0.072477	0.076077	-0.0036002	0	0	0.072742	0.074565	-0.0018232	0	0	0.28373	0.29955	-0.015814	0	0	0.28445	0.29522	-0.010762	0	0	0.28521	0.29069	-0.0054833	0	0	0.49725	0.5164	-0.019155	0	0	0.49812	0.51121	-0.013087	0	0	0.49904	0.50573	-0.0066924	0	0
58	280741243	0.072177	0.077421	-0.0052445	0	0	0.072435	0.076004	-0.0035685	0	0	0.07272	0.074531	-0.0018108	0	0	0.28355	0.29924	-0.015695	0	0	0.28433	0.29501	-0.010687	0	0	0.28515	0.29059	-0.0054427	0	0	0.49702	0.51605	-0.019028	0	0	0.49797	0.51096	-0.012994	0	0	0.49896	0.5056	-0.006643	0	0
59	302259709	0.072113	0.077318	-0.0052046	0	0	0.072392	0.075938	-0.0035461	0	0	0.072698	0.074497	-0.0017993	0	0	0.28335	0.29895	-0.015591	0	0	0.2842	0.29481	-0.010616	0	0	0.28508	0.29049	-0.0054088	0	0	0.49679	0.51569	-0.018904	0	0	0.49781	0.51072	-0.012915	0	0	0.49888	0.50548	-0.0066003	0	0
60	324013451	0.072048	0.077218	-0.0051704	0	0	0.072347	0.075867	-0.0035201	0	0	0.072675	0.074462	-0.0017871	0	0	0.28316	0.29865	-0.015491	0	0	0.28406	0.29461	-0.010548	0	0	0.28501	0.29039	-0.005377	0	0	0.49655	0.51534	-0.018788	0	0	0.49764	0.51048	-0.012837	0	0	0.49879	0.50536	-0.0065637	0	0
61	345830449	0.07198	0.077119	-0.0051393	0	0	0.072302	0.075797	-0.0034959	0	0	0.072651	0.074431	-0.00178	0	0	0.28295	0.29836	-0.015402	0	0	0.28392	0.29441	-0.010489	0	0	0.28494	0.29029	-0.0053463	0	0	0.4963	0.51499	-0.018689	0	0	0.49747	0.51024	-0.012767	0	0	0.49871	0.50524	-0.0065306	0	0
62	367545200	0.071912	0.07702	-0.0051081	0	0	0.072254	0.075731	-0.0034765	0	0	0.072629	0.074394	-0.0017649	0	0	0.28275	0.29807	-0.01532	0	0	0.28378	0.29421	-0.01043	0	0	0.28487	0.29019	-0.0053199	0	0	0.49605	0.51465	-0.018599	0	0	0.4973	0.51	-0.012706	0	0	0.49862	0.50512	-0.0064975	0	0
63	388963162	0.071843	0.076923	-0.0050805	0	0	0.072207	0.075666	-0.0034588	0	0	0.072605	0.074361	-0.0017561	0	0	0.28254	0.29778	-0.015246	0	0	0.28364	0.29401	-0.010374	0	0	0.28479	0.29009	-0.0052931	0	0	0.49579	0.51431	-0.018516	0	0	0.49712	0.50977	-0.01265	0	0	0.49853	0.50499	-0.0064613	0	0
64	409907632	0.071772	0.076828	-0.0050552	0	0	0.072159	0.0756	-0.0034417	0	0	0.07258	0.074327	-0.0017468	0	0	0.28232	0.2975	-0.015176	0	0	0.2835	0.29382	-0.010322	0	0	0.28472	0.28999	-0.0052664	0	0	0.49553	0.51397	-0.018436	0	0	0.49695	0.50954	-0.012598	0	0	0.49844	0.50488	-0.0064393	0	0
65	430182230	0.071701	0.076732	-0.0050304	0	0	0.07211	0.075536	-0.0034257	0	0	0.072555	0.074298	-0.0017431	0	0	0.28211	0.29722	-0.015109	0	0	0.28335	0.29364	-0.010285	0	0	0.28465	0.28989	-0.0052453	0	0	0.49527	0.51364	-0.018367	0	0	0.49677	0.50932	-0.012552	0	0	0.49835	0.50476	-0.0064134	0	0
66	449591672	0.071629	0.076641	-0.0050118	0	0	0.072061	0.075475	-0.0034138	0	0	0.07253	0.074268	-0.0017379	0	0	0.28189	0.29694	-0.015051	0	0	0.2832	0.29345	-0.010251	0	0	0.28457	0.2898	-0.0052313	0	0	0.495	0.51331	-0.018306	0	0	0.49659	0.50909	-0.012507	0	0	0.49826	0.50465	-0.0063954	0	0
67	467942091	0.071557	0.07655	-0.0049925	0	0	0.072012	0.075413	-0.0034006	0	0	0.072505	0.074236	-0.0017314	0	0	0.28168	0.29667	-0.014997	0	0	0.28305	0.29327	-0.010218	0	0	0.28449	0.28971	-0.0052172	0	0	0.49474	0.51299	-0.018254	0	0	0.4964	0.50888	-0.012472	0	0	0.49816	0.50454	-0.0063772	0	0
68	485035490	0.071486	0.07646	-0.0049737	0	0	0.071962	0.075354	-0.0033913	0	0	0.072479	0.074205	-0.0017256	0	0	0.28146	0.29641	-0.014952	0	0	0.2829	0.29309	-0.010187	0	0	0.28442	0.28962	-0.0052025	0	0	0.49447	0.51268	-0.018208	0	0	0.49622	0.50866	-0.012437	0	0	0.49807	0.50443	-0.0063605	0	0
69	500698301	0.071415	0.076374	-0.0049596	0	0	0.071913	0.075297	-0.0033837	0	0	0.072454	0.074175	-0.0017204	0	0	0.28124	0.29616	-0.014917	0	0	0.28275	0.29292	-0.010166	0	0	0.28434	0.28953	-0.0051909	0	0	0.4942	0.51237	-0.01817	0	0	0.49604	0.50845	-0.012406	0	0	0.49798	0.50432	-0.0063446	0	0
70	514740766	0.071344	0.076289	-0.0049457	0	0	0.071864	0.075238	-0.003374	0	0	0.07243	0.074146	-0.0017162	0	0	0.28102	0.29591	-0.014885	0	0	0.28261	0.29275	-0.010143	0	0	0.28427	0.28945	-0.0051799	0	0	0.49394	0.51207	-0.018137	0	0	0.49586	0.50825	-0.012385	0	0	0.49788	0.50422	-0.0063343	0	0
71	526995653	0.071273	0.076206	-0.004933	0	0	0.071816	0.075182	-0.0033658	0	0	0.072405	0.074118	-0.0017134	0	0	0.28081	0.29566	-0.014855	0	0	0.28246	0.29258	-0.010128	0	0	0.28419	0.28936	-0.0051699	0	0	0.49367	0.51178	-0.018112	0	0	0.49568	0.50804	-0.012364	0	0	0.49779	0.50411	-0.0063181	0	0
72	537274222	0.071203	0.076125	-0.0049227	0	0	0.071766	0.075129	-0.0033629	0	0	0.07238	0.074089	-0.0017091	0	0	0.28059	0.29543	-0.014832	0	0	0.28231	0.29243	-0.010118	0	0	0.28412	0.28928	-0.0051621	0	0	0.49341	0.5115	-0.018089	0	0	0.4955	0.50785	-0.012349	0	0	0.4977	0.50401	-0.0063067	0	0
73	545407562	0.071132	0.076047	-0.0049148	0	0	0.071719	0.075078	-0.0033589	0	0	0.072356	0.074063	-0.0017074	0	0	0.28038	0.29519	-0.014808	0	0	0.28216	0.29227	-0.010104	0	0	0.28404	0.2892	-0.0051545	0	0	0.49315	0.51121	-0.018066	0	0	0.49532	0.50765	-0.01233	0	0	0.49761	0.50391	-0.0063047	0	0
74	551229275	0.071064	0.07597	-0.0049053	0	0	0.071671	0.075026	-0.0033552	0	0	0.072331	0.074037	-0.0017057	0	0	0.28017	0.29496	-0.014791	0	0	0.28202	0.29211	-0.010094	0	0	0.28397	0.28912	-0.0051465	0	0	0.49289	0.51094	-0.018051	0	0	0.49514	0.50746	-0.012319	0	0	0.49752	0.50382	-0.0062941	0	0
75	554602967	0.070995	0.075896	-0.0049008	0	0	0.071624	0.074974	-0.0033502	0	0	0.072306	0.074011	-0.001705	0	0	0.27996	0.29474	-0.014778	0	0	0.28188	0.29196	-0.010082	0	0	0.2839	0.28904	-0.0051385	0	0	0.49263	0.51067	-0.018041	0	0	0.49497	0.50728	-0.012317	0	0	0.49743	0.50372	-0.0062926	0	0
76	555362087	0.070928	0.075822	-0.0048934	0	0	0.071579	0.074923	-0.0033442	0	0	0.072282	0.073986	-0.0017038	0	0	0.27976	0.29452	-0.014764	0	0	0.28174	0.29181	-0.010074	0	0	0.28383	0.28896	-0.0051385	0	0	0.49238	0.51041	-0.018033	0	0	0.49479	0.50711	-0.012317	0	0	0.49734	0.50363	-0.0062895	0	0
77	553390516	0.070863	0.075748	-0.0048852	0	0	0.071533	0.074876	-0.003343	0	0	0.072259	0.073963	-0.0017036	0	0	0.27956	0.29431	-0.014755	0	0	0.2816	0.29167	-0.010065	0	0	0.28375	0.2889	-0.0051421	0	0	0.49213	0.51016	-0.018027	0	0	0.49462	0.50694	-0.012316	0	0	0.49725	0.50354	-0.0062886	0	0
78	548584939	0.070799	0.075678	-0.0048798	0	0	0.071488	0.074829	-0.0033409	0	0	0.072234	0.07394	-0.0017053	0	0	0.27935	0.2941	-0.014751	0	0	0.28146	0.29152	-0.010059	0	0	0.28369	0.28882	-0.0051375	0	0	0.49188	0.50991	-0.018031	0	0	0.49445	0.50677	-0.012315	0	0	0.49716	0.50346	-0.0062937	0	0
79	540853520	0.070734	0.07561	-0.0048762	0	0	0.071444	0.074783	-0.0033385	0	0	0.072212	0.073916	-0.0017046	0	0	0.27915	0.2939	-0.014747	0	0	0.28133	0.29138	-0.010056	0	0	0.28362	0.28876	-0.0051411	0	0	0.49163	0.50966	-0.018033	0	0	0.49429	0.5066	-0.012317	0	0	0.49708	0.50337	-0.0062897	0	0
80	530144775	0.070671	0.075542	-0.0048702	0	0	0.0714	0.074738	-0.0033376	0	0	0.072189	0.073897	-0.0017081	0	0	0.27896	0.29371	-0.014749	0	0	0.2812	0.29125	-0.010053	0	0	0.28355	0.28869	-0.0051435	0	0	0.49139	0.50943	-0.018037	0	0	0.49412	0.50644	-0.012316	0	0	0.497	0.50329	-0.0062861	0	0
81	516476255	0.070608	0.075478	-0.0048699	0	0	0.071358	0.074694	-0.0033364	0	0	0.072166	0.073874	-0.0017089	0	0	0.27876	0.29351	-0.014746	0	0	0.28106	0.29111	-0.010051	0	0	0.28348	0.28862	-0.0051437	0	0	0.49115	0.5092	-0.018045	0	0	0.49396	0.50628	-0.012312	0	0	0.49692	0.5032	-0.0062827	0	0
82	499885177	0.070546	0.075415	-0.0048689	0	0	0.071316	0.074652	-0.0033354	0	0	0.072144	0.073852	-0.0017077	0	0	0.27857	0.29332	-0.014753	0	0	0.28093	0.29099	-0.010052	0	0	0.28341	0.28856	-0.0051439	0	0	0.49092	0.50897	-0.018051	0	0	0.49381	0.50612	-0.012319	0	0	0.49684	0.50313	-0.0062925	0	0
83	458102870	0.070485	0.075353	-0.0048682	0	0	0.071274	0.07461	-0.0033356	0	0	0.072123	0.073831	-0.0017077	0	0	0.27838	0.29314	-0.014758	0	0	0.28081	0.29087	-0.01006	0	0	0.28335	0.28849	-0.0051472	0	0	0.49069	0.50875	-0.018058	0	0	0.49364	0.50597	-0.01233	0	0	0.49675	0.50306	-0.0063093	0	0
84	417105613	0.070421	0.075295	-0.0048739	0	0	0.071235	0.074567	-0.0033318	0	0	0.072101	0.073809	-0.0017077	0	0	0.2782	0.29296	-0.014759	0	0	0.28068	0.29075	-0.010068	0	0	0.28328	0.28843	-0.0051495	0	0	0.49046	0.50853	-0.018067	0	0	0.49349	0.50583	-0.012342	0	0	0.49667	0.50298	-0.006318	0	0
85	377145511	0.07036	0.075236	-0.0048755	0	0	0.071193	0.074528	-0.0033352	0	0	0.072081	0.073788	-0.0017062	0	0	0.27802	0.29278	-0.014762	0	0	0.28056	0.29062	-0.010067	0	0	0.28322	0.28837	-0.0051483	0	0	0.49024	0.50833	-0.018086	0	0	0.49334	0.50568	-0.012347	0	0	0.49659	0.50292	-0.0063298	0	0
86	338452331	0.0703	0.075179	-0.0048791	0	0	0.071156	0.07449	-0.0033339	0	0	0.072061	0.073765	-0.0017038	0	0	0.27784	0.2926	-0.01476	0	0	0.28044	0.2905	-0.010066	0	0	0.28316	0.28831	-0.0051555	0	0	0.49003	0.50812	-0.018097	0	0	0.49319	0.50555	-0.012362	0	0	0.49651	0.50285	-0.0063399	0	0
87	301268178	0.07024	0.075124	-0.0048839	0	0	0.071118	0.074451	-0.0033323	0	0	0.072039	0.073748	-0.0017082	0	0	0.27767	0.29244	-0.014768	0	0	0.28031	0.29039	-0.010082	0	0	0.2831	0.28826	-0.0051601	0	0	0.48982	0.50792	-0.018099	0	0	0.49304	0.50542	-0.012376	0	0	0.49643	0.50278	-0.0063456	0	0
88	265820161	0.070185	0.07507	-0.004885	0	0	0.07108	0.074417	-0.0033372	0	0	0.072017	0.073728	-0.0017112	0	0	0.27751	0.29227	-0.014766	0	0	0.28018	0.29028	-0.010107	0	0	0.28303	0.2882	-0.005175	0	0	0.4896	0.50772	-0.018122	0	0	0.49289	0.50528	-0.01239	0	0	0.49636	0.50271	-0.0063507	0	0
89	232327650	0.07013	0.075018	-0.0048876	0	0	0.071043	0.074385	-0.0033418	0	0	0.071999	0.073711	-0.0017121	0	0	0.27734	0.29211	-0.014774	0	0	0.28006	0.29018	-0.010118	0	0	0.28297	0.28815	-0.0051836	0	0	0.48939	0.50754	-0.018149	0	0	0.49276	0.50515	-0.012395	0	0	0.49629	0.50264	-0.0063511	0	0
90	200996242	0.070078	0.074974	-0.0048951	0	0	0.071006	0.074348	-0.0033413	0	0	0.071982	0.073695	-0.001713	0	0	0.27717	0.29197	-0.014799	0	0	0.27995	0.29009	-0.010131	0	0	0.28292	0.28811	-0.0051881	0	0	0.48918	0.50737	-0.018188	0	0	0.49261	0.50504	-0.012428	0	0	0.49621	0.50257	-0.0063613	0	0
91	172014078	0.070024	0.07493	-0.0049063	0	0	0.07096	0.074319	-0.003359	0	0	0.071961	0.073678	-0.0017164	0	0	0.27701	0.29183	-0.014822	0	0	0.27984	0.28999	-0.010148	0	0	0.28286	0.28806	-0.0051994	0	0	0.48899	0.5072	-0.018214	0	0	0.49246	0.50493	-0.012469	0	0	0.49615	0.50251	-0.0063631	0	0
92	145526278	0.06997	0.074887	-0.0049167	0	0	0.070929	0.074291	-0.0033616	0	0	0.071939	0.073665	-0.0017258	0	0	0.27684	0.2917	-0.014863	0	0	0.27973	0.28989	-0.010163	0	0	0.28281	0.28801	-0.0052011	0	0	0.48878	0.50704	-0.018267	0	0	0.49232	0.50482	-0.012505	0	0	0.49608	0.50245	-0.0063731	0	0
93	121631674	0.069918	0.074848	-0.0049303	0	0	0.070889	0.074262	-0.0033733	0	0	0.071922	0.073651	-0.0017287	0	0	0.27667	0.29157	-0.014903	0	0	0.27961	0.28981	-0.010196	0	0	0.28275	0.28797	-0.005222	0	0	0.48858	0.50689	-0.01831	0	0	0.49217	0.50472	-0.012558	0	0	0.496	0.5024	-0.0064025	0	0
94	100393121	0.06986	0.074809	-0.0049483	0	0	0.070849	0.074239	-0.0033898	0	0	0.071906	0.07364	-0.0017337	0	0	0.27651	0.29147	-0.014954	0	0	0.27951	0.28972	-0.010214	0	0	0.2827	0.28793	-0.0052278	0	0	0.48837	0.50675	-0.018383	0	0	0.49203	0.50464	-0.012606	0	0	0.49593	0.50236	-0.0064235	0	0
95	81788022	0.06981	0.074774	-0.0049647	0	0	0.070814	0.074218	-0.0034045	0	0	0.071889	0.073629	-0.0017401	0	0	0.27635	0.29137	-0.015015	0	0	0.27939	0.28965	-0.010259	0	0	0.28265	0.28788	-0.0052308	0	0	0.48817	0.50662	-0.018449	0	0	0.49189	0.50456	-0.012666	0	0	0.49587	0.50231	-0.0064455	0	0
96	65743788	0.069758	0.074747	-0.0049898	0	0	0.070782	0.074193	-0.0034103	0	0	0.071868	0.073608	-0.0017405	0	0	0.2762	0.29126	-0.015066	0	0	0.27928	0.28959	-0.010303	0	0	0.28261	0.28783	-0.0052258	0	0	0.48797	0.50651	-0.018546	0	0	0.49177	0.50447	-0.012702	0	0	0.49581	0.50226	-0.006459	0	0
97	52129521	0.069712	0.074709	-0.0049969	0	0	0.070756	0.07417	-0.0034136	0	0	0.071853	0.073603	-0.0017498	0	0	0.27605	0.29119	-0.015144	0	0	0.27916	0.28953	-0.01037	0	0	0.28254	0.28779	-0.0052487	0	0	0.48778	0.50639	-0.018607	0	0	0.49165	0.5044	-0.012752	0	0	0.49574	0.50224	-0.0065017	0	0
98	40768986	0.06966	0.074686	-0.0050263	0	0	0.070711	0.074167	-0.0034558	0	0	0.071833	0.073585	-0.0017518	0	0	0.27588	0.29111	-0.015231	0	0	0.27907	0.28947	-0.010406	0	0	0.28248	0.28775	-0.0052797	0	0	0.48759	0.50627	-0.018681	0	0	0.49152	0.50434	-0.012823	0	0	0.49569	0.50221	-0.0065206	0	0
99	31449290	0.069618	0.074667	-0.0050489	0	0	0.07068	0.074147	-0.0034676	0	0	0.071809	0.073573	-0.0017642	0	0	0.27568	0.29106	-0.015379	0	0	0.27897	0.28941	-0.010445	0	0	0.28241	0.28774	-0.0053308	0	0	0.48739	0.50619	-0.018803	0	0	0.4914	0.50429	-0.012888	0	0	0.49564	0.50218	-0.006544	0	0
100	23932892	0.069569	0.074653	-0.0050831	0	0	0.070634	0.074117	-0.0034834	0	0	0.071798	0.073565	-0.0017665	0	0	0.27552	0.291	-0.015481	0	0	0.27889	0.28939	-0.010496	0	0	0.28237	0.28773	-0.0053604	0	0	0.4872	0.50612	-0.018914	0	0	0.49125	0.50424	-0.012994	0	0	0.49559	0.50213	-0.0065452	0	0
101	17977028	0.069523	0.074635	-0.0051126	0	0	0.070604	0.074097	-0.0034933	0	0	0.071766	0.073545	-0.0017793	0	0	0.27539	0.29094	-0.015548	0	0	0.2788	0.28936	-0.010562	0	0	0.28232	0.28768	-0.005354	0	0	0.48703	0.50607	-0.01904	0	0	0.49111	0.5042	-0.01309	0	0	0.49549	0.50212	-0.0066315	0	0
102	13331191	0.069475	0.074634	-0.0051582	0	0	0.070603	0.074077	-0.0034743	0	0	0.071745	0.073525	-0.0017793	0	0	0.27527	0.29089	-0.015619	0	0	0.27863	0.28933	-0.010695	0	0	0.28227	0.28765	-0.0053823	0	0	0.48685	0.50601	-0.019163	0	0	0.49099	0.50418	-0.013192	0	0	0.49541	0.50211	-0.0067008	0	0
103	9761014	0.069426	0.074642	-0.0052159	0	0	0.070573	0.07406	-0.0034875	0	0	0.071748	0.07353	-0.001782	0	0	0.27516	0.29089	-0.015729	0	0	0.27852	0.2893	-0.010782	0	0	0.28221	0.28765	-0.0054422	0	0	0.48663	0.50599	-0.019359	0	0	0.49087	0.50418	-0.013308	0	0	0.4953	0.50209	-0.0067915	0	0
104	7059994	0.069412	0.074638	-0.0052258	0	0	0.070505	0.074089	-0.0035834	0	0	0.07175	0.073502	-0.0017527	0	0	0.27505	0.29087	-0.015823	0	0	0.27838	0.28931	-0.010924	0	0	0.28218	0.28765	-0.005468	0	0	0.48646	0.50598	-0.019519	0	0	0.49077	0.50411	-0.013335	0	0	0.4952	0.50208	-0.0068847	0	0
105	5041319	0.06938	0.074653	-0.0052726	0	0	0.070424	0.074062	-0.0036378	0	0	0.071702	0.073485	-0.0017825	0	0	0.27491	0.29086	-0.015947	0	0	0.27832	0.28931	-0.010994	0	0	0.28209	0.28766	-0.0055718	0	0	0.48631	0.506	-0.019692	0	0	0.49064	0.50413	-0.01349	0	0	0.49509	0.5021	-0.0070065	0	0
