## Supplementary Data: A zip file containing the simulation executable, the source code, R scripts, batch files, and simulation results. for "Age-related late-onset disease heritability patterns and implications for genome-wide association studies": EnvironmentArray.csv

Age	Env	Incidence	CasesExpected
1	0	-0.000109115	0
2	0	-0.000107483	0
3	0	-0.0001056	0
4	0	-0.000103429	0
5	0	-0.000100926	0
6	0	-9.8041e-05	0
7	0	-9.47143e-05	0
8	0	-9.08791e-05	0
9	0	-8.64578e-05	0
10	0	-8.13612e-05	0
11	0	-7.54864e-05	0
12	0	-6.8715e-05	0
13	0	-6.09108e-05	0
14	0	-5.1917e-05	0
15	0	-4.15534e-05	0
16	0	-2.96126e-05	0
17	0	-1.58566e-05	0
18	0	-1.15904e-08	0
19	3.64579e-07	1.82363e-05	1.824e+04
20	8.03182e-07	3.92472e-05	3.925e+04
21	1.33294e-06	6.34339e-05	6.343e+04
22	1.97856e-06	9.12689e-05	9.126e+04
23	2.76119e-06	0.000123293	1.233e+05
24	3.7127e-06	0.000160123	1.601e+05
25	4.86716e-06	0.000202463	2.024e+05
26	6.26745e-06	0.000251115	2.509e+05
27	7.96602e-06	0.00030699	3.067e+05
28	1.00303e-05	0.00037112	3.707e+05
29	1.25392e-05	0.000444672	4.439e+05
30	1.55852e-05	0.000528963	5.279e+05
31	1.92854e-05	0.00062547	6.238e+05
32	2.37822e-05	0.000735847	7.335e+05
33	2.92542e-05	0.000861931	8.585e+05
34	3.59224e-05	0.00100576	1.001e+06
35	4.40522e-05	0.00116956	1.163e+06
36	5.39603e-05	0.00135579	1.346e+06
37	6.60493e-05	0.00156706	1.554e+06
38	8.08039e-05	0.00180619	1.788e+06
39	9.88232e-05	0.00207613	2.052e+06
40	0.00012081	0.00237996	2.347e+06
41	0.000147673	0.00272078	2.677e+06
42	0.000180469	0.00310166	3.044e+06
43	0.000220489	0.00352551	3.449e+06
44	0.000269246	0.00399498	3.894e+06
45	0.000328589	0.0045123	4.381e+06
46	0.000400713	0.0050791	4.909e+06
47	0.000488167	0.00569624	5.477e+06
48	0.000593962	0.00636363	6.084e+06
49	0.000721458	0.00708007	6.726e+06
50	0.000874605	0.00784312	7.398e+06
51	0.00105772	0.00864901	8.095e+06
52	0.00127584	0.00949261	8.807e+06
53	0.00153415	0.0103675	9.528e+06
54	0.00183852	0.0112662	1.025e+07
55	0.00219505	0.0121802	1.095e+07
56	0.00261001	0.0131005	1.164e+07
57	0.00309018	0.0140178	1.229e+07
58	0.00364211	0.0149229	1.29e+07
59	0.00427232	0.0158071	1.346e+07
60	0.00498763	0.0166625	1.396e+07
61	0.00579393	0.0174823	1.441e+07
62	0.00669688	0.0182609	1.478e+07
63	0.00770255	0.0189941	1.51e+07
64	0.00881633	0.019679	1.534e+07
65	0.0100438	0.0203139	1.553e+07
66	0.0113892	0.0208983	1.565e+07
67	0.0128566	0.0214329	1.571e+07
68	0.0144514	0.021919	1.573e+07
69	0.016177	0.0223586	1.569e+07
70	0.0180394	0.0227543	1.561e+07
71	0.0200411	0.0231089	1.549e+07
72	0.0221866	0.0234254	1.534e+07
73	0.0244809	0.0237069	1.516e+07
74	0.0269268	0.0239565	1.496e+07
75	0.0295321	0.0241773	1.474e+07
76	0.0323016	0.024372	1.45e+07
77	0.0352386	0.0245434	1.424e+07
78	0.0383473	0.024694	1.398e+07
79	0.0416371	0.0248261	1.371e+07
80	0.0451119	0.0249418	1.343e+07
81	0.0487798	0.025043	1.315e+07
82	0.0526431	0.0251314	1.286e+07
83	0.0567115	0.0252086	1.258e+07
84	0.0609935	0.0252759	1.229e+07
85	0.0654934	0.0253345	1.201e+07
86	0.0702196	0.0253856	1.173e+07
87	0.0751833	0.0254301	1.145e+07
88	0.0803927	0.0254688	1.118e+07
89	0.0858523	0.0255024	1.091e+07
90	0.091573	0.0255317	1.064e+07
91	0.0975623	0.0255571	1.038e+07
92	0.103825	0.0255791	1.012e+07
93	0.110376	0.0255983	9.871e+06
94	0.117233	0.025615	9.625e+06
95	0.124388	0.0256294	9.384e+06
96	0.131866	0.025642	9.148e+06
97	0.139673	0.0256529	8.917e+06
98	0.147817	0.0256623	8.691e+06
99	0.156314	0.0256705	8.471e+06
100	0.165179	0.0256777	8.256e+06
101	0.174408	0.0256838	8.046e+06
102	0.184034	0.0256892	7.841e+06
103	0.194054	0.0256938	7.641e+06
104	0.204492	0.0256979	7.446e+06
105	0.215345	0.0257014	7.255e+06
106	0.226636	0.0257044	7.07e+06
107	0.238386	0.025707	6.889e+06
108	0.250595	0.0257093	6.712e+06
109	0.263286	0.0257113	6.54e+06
110	0.276476	0.025713	6.372e+06
