## Supplementary Data: A zip file containing the simulation executable, the source code, R scripts, batch files, and simulation results. for "Age-related late-onset disease heritability patterns and implications for genome-wide association studies": FrailtyAnalysis.csv

Age	Heritability	MeanOR	CaseOR	nControls	nCases	nCumIncidence	nIncidence	nLifeIncidence0	nAbsIncidence0	nLifeIncidence5	nAbsIncidence5	nLifeIncidence10	nAbsIncidence10	nLifeIncidence15	nAbsIncidence15
19	0.70154	0.99975	1216.9	1999963527	36473	1.8237e-05	1.8237e-05	1.807e-05	1.807e-05	1.8097e-05	1.8097e-05	1.8106e-05	1.8106e-05	1.8119e-05	1.8119e-05
20	0.70149	0.99948	940.01	1999885034	78493	5.7483e-05	3.9247e-05	5.6937e-05	3.8868e-05	5.7037e-05	3.8941e-05	5.7068e-05	3.8962e-05	5.7106e-05	3.8987e-05
21	0.70142	0.99906	802.97	1999758174	126860	0.00012091	6.3434e-05	0.00011972	6.2783e-05	0.00011996	6.2924e-05	0.00012003	6.2968e-05	0.00012011	6.3004e-05
22	0.70132	0.99846	685.24	1999575658	182516	0.00021217	9.1269e-05	0.00020998	9.027e-05	0.00021046	9.0509e-05	0.00021061	9.059e-05	0.00021073	9.0638e-05
23	0.70119	0.99767	604.98	1999329125	246533	0.00033544	0.00012329	0.0003318	0.00012185	0.00033265	0.00012222	0.00033295	0.00012236	0.00033313	0.00012242
24	0.70103	0.99667	542.11	1999008987	320138	0.00049551	0.00016012	0.00048986	0.00015811	0.00049126	0.00015866	0.00049179	0.0001589	0.00049205	0.00015898
25	0.70084	0.99542	483.49	1998604261	404726	0.00069787	0.00020246	0.0006895	0.00019974	0.00069167	0.00020051	0.00069258	0.00020088	0.00069295	0.00020099
26	0.70061	0.9939	434.02	1998102381	501880	0.00094881	0.00025112	0.00093684	0.00024752	0.00094003	0.00024854	0.0009415	0.0002491	0.00094205	0.00024927
27	0.70034	0.99208	393.08	1997488984	613397	0.0012555	0.00030699	0.0012389	0.00030231	0.0012434	0.00030363	0.0012456	0.00030443	0.0012465	0.00030471
28	0.70002	0.98991	354.91	1996747677	741307	0.0016262	0.00037112	0.0016035	0.00036511	0.0016097	0.00036677	0.0016131	0.00036789	0.0016143	0.00036832
29	0.69966	0.98737	322.08	1995859779	887898	0.0020701	0.00044467	0.0020398	0.00043704	0.0020481	0.00043909	0.002053	0.00044061	0.0020549	0.00044127
30	0.69924	0.9844	292.2	1994804043	1055736	0.002598	0.00052896	0.0025581	0.00051935	0.0025688	0.00052186	0.0025757	0.00052386	0.0025786	0.00052483
31	0.69876	0.98095	266.96	1993556352	1247691	0.0032218	0.00062547	0.00317	0.00061346	0.0031837	0.0006165	0.0031932	0.00061905	0.0031975	0.00062044
32	0.69822	0.97698	242.56	1992089400	1466952	0.0039553	0.00073585	0.0038886	0.00072094	0.003906	0.00072462	0.0039186	0.00072779	0.0039248	0.00072972
33	0.69761	0.97242	220.45	1990372357	1717043	0.0048138	0.00086193	0.0047288	0.00084352	0.0047506	0.00084796	0.0047671	0.00085183	0.0047759	0.00085444
34	0.69692	0.96722	200.47	1988370525	2001832	0.0058147	0.0010058	0.0057072	0.00098314	0.0057344	0.00098849	0.0057554	0.00099313	0.0057677	0.00099657
35	0.69614	0.96131	182.34	1986044999	2325526	0.0069775	0.0011696	0.0068424	0.0011419	0.006876	0.0011483	0.0069026	0.0011539	0.0069192	0.0011583
36	0.69527	0.95461	166.19	1983352347	2692652	0.0083238	0.0013558	0.0081552	0.001322	0.0081965	0.0013298	0.0082296	0.0013364	0.0082517	0.0013419
37	0.69431	0.94705	150.57	1980244321	3108026	0.0098778	0.0015671	0.0096685	0.001526	0.009719	0.0015353	0.0097599	0.0015432	0.0097887	0.0015499
38	0.69323	0.93857	136.93	1976667630	3576691	0.011666	0.0018062	0.011408	0.0017564	0.011469	0.0017676	0.011519	0.0017769	0.011556	0.001785
39	0.69204	0.92907	124.45	1972563802	4103828	0.013718	0.0020761	0.0134	0.002016	0.013475	0.0020294	0.013536	0.0020405	0.013582	0.0020501
40	0.69071	0.9185	112.77	1967869170	4694632	0.016065	0.00238	0.015676	0.0023074	0.015767	0.0023236	0.015841	0.0023367	0.015898	0.002348
41	0.68925	0.90676	102.25	1962515024	5354146	0.018742	0.0027208	0.018267	0.0026336	0.018377	0.002653	0.018466	0.0026686	0.018537	0.0026818
42	0.68764	0.8938	92.624	1956427974	6087050	0.021786	0.0031017	0.021208	0.0029971	0.021341	0.0030204	0.021448	0.0030388	0.021534	0.0030543
43	0.68587	0.87956	83.775	1949530571	6897403	0.025235	0.0035255	0.024534	0.0034004	0.024695	0.0034284	0.024823	0.0034502	0.024927	0.0034684
44	0.68394	0.86399	75.662	1941742230	7788341	0.029129	0.003995	0.028283	0.0038455	0.028476	0.0038792	0.02863	0.0039051	0.028754	0.0039264
45	0.68182	0.84704	68.34	1932980500	8761730	0.03351	0.0045123	0.032491	0.0043342	0.032723	0.0043748	0.032907	0.0044055	0.033055	0.0044303
46	0.67951	0.8287	61.631	1923162694	9817806	0.038419	0.0050791	0.037195	0.0048672	0.037475	0.0049163	0.037694	0.0049526	0.03787	0.0049816
47	0.677	0.80898	55.533	1912207896	10954798	0.043896	0.0056962	0.04243	0.0054446	0.042768	0.0055042	0.043028	0.0055471	0.043236	0.0055808
48	0.67428	0.7879	49.88	1900039310	12168586	0.04998	0.0063636	0.04823	0.0060656	0.048636	0.0061377	0.048944	0.0061883	0.049191	0.0062277
49	0.67135	0.76552	44.867	1886586892	13452418	0.056707	0.0070801	0.054621	0.0067278	0.055111	0.0068152	0.055476	0.006875	0.055766	0.0069208
50	0.66818	0.74191	40.263	1871790157	14796735	0.064105	0.0078431	0.061628	0.0074278	0.062217	0.0075335	0.062649	0.0076041	0.062989	0.0076574
51	0.66479	0.71719	36.072	1855601028	16189129	0.072199	0.008649	0.069265	0.0081606	0.069974	0.0082881	0.070484	0.0083719	0.070882	0.0084336
52	0.66116	0.6915	32.261	1837986534	17614494	0.081007	0.0094926	0.077541	0.0089201	0.078392	0.0090733	0.078994	0.0091726	0.079458	0.009244
53	0.6573	0.665	28.832	1818931170	19055364	0.090534	0.010368	0.086454	0.0096987	0.087473	0.0098819	0.088184	0.0099995	0.088724	0.010082
54	0.65321	0.63787	25.716	1798438716	20492454	0.10078	0.011266	0.095993	0.010488	0.09721	0.010706	0.098046	0.010845	0.098673	0.01094
55	0.64889	0.61032	22.886	1776533336	21905380	0.11173	0.01218	0.10613	0.011279	0.10758	0.011535	0.10857	0.011699	0.10929	0.011809
56	0.64436	0.58256	20.363	1753259833	23273503	0.12337	0.013101	0.11685	0.012061	0.11856	0.012361	0.11972	0.012554	0.12056	0.012681
57	0.63962	0.5548	18.059	1728682999	24576834	0.13566	0.014018	0.12809	0.012825	0.13011	0.013172	0.13146	0.013399	0.13243	0.013545
58	0.6347	0.52725	16.005	1702886078	25796921	0.14856	0.014923	0.13981	0.01356	0.14218	0.01396	0.14376	0.014224	0.14487	0.014393
59	0.62961	0.5001	14.172	1675968442	26917636	0.16202	0.015807	0.15195	0.014259	0.1547	0.014715	0.15655	0.015021	0.15783	0.015216
60	0.62439	0.47355	12.52	1648042647	27925795	0.17598	0.016662	0.16445	0.014913	0.16763	0.015429	0.16977	0.01578	0.17124	0.016005
61	0.61905	0.44773	11.059	1619231079	28811568	0.19038	0.017482	0.17723	0.015516	0.1809	0.016095	0.18336	0.016495	0.18504	0.016753
62	0.61362	0.42279	9.7551	1589662425	29568654	0.20517	0.018261	0.19024	0.016062	0.19442	0.016707	0.19726	0.01716	0.19917	0.017454
63	0.60814	0.39883	8.6065	1559468190	30194235	0.22027	0.018994	0.20339	0.016546	0.20814	0.01726	0.21138	0.017769	0.21356	0.018104
64	0.60264	0.37592	7.5922	1528779459	30688731	0.23561	0.019679	0.21662	0.016966	0.22198	0.017751	0.22566	0.01832	0.22814	0.0187
65	0.59714	0.35412	6.7034	1497724042	31055417	0.25114	0.020314	0.22986	0.01732	0.23588	0.018181	0.24004	0.01881	0.24285	0.019238
66	0.59166	0.33346	5.924	1466424113	31299929	0.26679	0.020898	0.24304	0.017608	0.24977	0.018547	0.25445	0.01924	0.25762	0.019718
67	0.58623	0.31393	5.2437	1434994369	31429744	0.2825	0.021433	0.25612	0.017829	0.26359	0.018852	0.26883	0.019609	0.27238	0.02014
68	0.58087	0.29552	4.6515	1403540721	31453648	0.29823	0.021919	0.26902	0.017984	0.27729	0.019094	0.28312	0.019918	0.2871	0.020505
69	0.57558	0.27822	4.1336	1372159471	31381250	0.31392	0.022359	0.2817	0.018072	0.29082	0.019276	0.29727	0.020168	0.3017	0.020814
70	0.57038	0.26198	3.6836	1340936927	31222544	0.32953	0.022754	0.29412	0.018094	0.30413	0.019401	0.31124	0.020365	0.31616	0.02107
71	0.56527	0.24676	3.2905	1309949370	30987557	0.34503	0.023109	0.30622	0.018053	0.31718	0.019471	0.32499	0.020509	0.33042	0.021275
72	0.56026	0.23251	2.9465	1279263307	30686063	0.36037	0.023425	0.31798	0.017948	0.32995	0.019487	0.33849	0.020604	0.34446	0.021432
73	0.55536	0.21917	2.6473	1248935937	30327370	0.37553	0.023707	0.32935	0.01778	0.34239	0.01945	0.3517	0.020651	0.35824	0.021542
74	0.55056	0.2067	2.3831	1219015758	29920179	0.39049	0.023957	0.34031	0.017551	0.35448	0.019363	0.3646	0.020654	0.37173	0.02161
75	0.54587	0.19505	2.1512	1189543267	29472491	0.40523	0.024177	0.35083	0.017264	0.3662	0.019226	0.37716	0.020614	0.38492	0.021638
76	0.54129	0.18415	1.9481	1160551702	28991565	0.41972	0.024372	0.36089	0.016922	0.37752	0.01904	0.38937	0.020535	0.39779	0.02163
77	0.53681	0.17397	1.7674	1132067792	28483910	0.43397	0.024543	0.37048	0.016525	0.38843	0.018805	0.40122	0.020417	0.41031	0.021588
78	0.53243	0.16444	1.6076	1104112491	27955301	0.44794	0.024694	0.37958	0.01607	0.39892	0.01852	0.41269	0.02026	0.42249	0.021511
79	0.52815	0.15553	1.466	1076701680	27410811	0.46165	0.024826	0.38817	0.01556	0.40896	0.018188	0.42377	0.020066	0.43431	0.021404
80	0.52397	0.1472	1.3393	1049846813	26854867	0.47508	0.024942	0.39624	0.014996	0.41855	0.01781	0.43445	0.019834	0.44575	0.021266
81	0.51989	0.1394	1.2265	1023555519	26291294	0.48822	0.025043	0.40379	0.014379	0.42767	0.017388	0.44471	0.019564	0.45683	0.0211
82	0.5159	0.13209	1.1254	997832141	25723378	0.50108	0.025131	0.41081	0.013709	0.43633	0.016921	0.45457	0.019255	0.46753	0.020906
83	0.51199	0.12524	1.0349	972678221	25153920	0.51366	0.025209	0.41729	0.012987	0.44452	0.016405	0.464	0.018906	0.47785	0.020682
84	0.50818	0.11882	0.95285	948092928	24585293	0.52595	0.025276	0.42323	0.012218	0.45222	0.015842	0.47301	0.018517	0.48778	0.020429
85	0.50445	0.1128	0.87901	924073438	24019490	0.53796	0.025335	0.42864	0.011408	0.45944	0.015232	0.48158	0.018091	0.49733	0.020146
86	0.50081	0.10714	0.81276	900615265	23458173	0.54969	0.025386	0.43352	0.010565	0.46618	0.014576	0.48973	0.017626	0.5065	0.019832
87	0.49725	0.10183	0.7525	877712546	22902719	0.56114	0.02543	0.43788	0.0096948	0.47242	0.013872	0.49744	0.017122	0.51527	0.019484
88	0.49376	0.096836	0.69778	855358291	22354255	0.57232	0.025469	0.44175	0.0088038	0.47818	0.013121	0.50471	0.016574	0.52365	0.019101
89	0.49034	0.092138	0.64767	833544596	21813695	0.58323	0.025502	0.44513	0.0079005	0.48346	0.012327	0.51155	0.015984	0.53164	0.018683
90	0.487	0.087715	0.60222	812262827	21281769	0.59387	0.025532	0.44804	0.0069958	0.48825	0.011497	0.51794	0.01535	0.53924	0.018231
91	0.48373	0.083549	0.56093	791503774	20759053	0.60425	0.025557	0.45052	0.0061026	0.49257	0.010637	0.5239	0.014674	0.54645	0.017745
92	0.48052	0.079622	0.5229	771257786	20245988	0.61437	0.025579	0.45259	0.0052359	0.49643	0.0097517	0.52943	0.013953	0.55327	0.017222
93	0.47738	0.075918	0.4882	751514882	19742904	0.62424	0.025598	0.45429	0.0044111	0.49984	0.0088486	0.53451	0.013188	0.55969	0.016659
94	0.4743	0.072422	0.45623	732264849	19250033	0.63387	0.025615	0.45566	0.0036427	0.50282	0.0079354	0.53916	0.012382	0.56572	0.016054
95	0.47128	0.069119	0.42702	713497318	18767531	0.64325	0.025629	0.45674	0.0029439	0.50539	0.0070226	0.54339	0.011541	0.57136	0.015409
96	0.46832	0.065998	0.40012	695201833	18295485	0.6524	0.025642	0.45757	0.0023242	0.50758	0.0061229	0.5472	0.010672	0.57662	0.014723
97	0.46541	0.063046	0.3752	677367907	17833926	0.66132	0.025653	0.45819	0.0017916	0.5094	0.005251	0.5506	0.0097798	0.58148	0.013994
98	0.46256	0.060253	0.35219	659985069	17382838	0.67001	0.025662	0.45865	0.0013483	0.5109	0.0044221	0.5536	0.0088707	0.58596	0.013221
99	0.45976	0.05761	0.33079	643042900	16942169	0.67848	0.025671	0.45898	0.00099075	0.5121	0.0036506	0.55622	0.0079526	0.59005	0.012408
100	0.45701	0.055105	0.31117	626531068	16511832	0.68673	0.025678	0.4592	0.00071166	0.51305	0.0029495	0.55849	0.0070358	0.59377	0.011563
101	0.45432	0.052731	0.29288	610439352	16091716	0.69478	0.025684	0.45936	0.00050006	0.51378	0.002328	0.56041	0.0061329	0.59712	0.010689
102	0.45167	0.05048	0.27586	594757662	15681690	0.70262	0.025689	0.45947	0.00034334	0.51433	0.0017941	0.56201	0.0052584	0.60011	0.0097936
103	0.44906	0.048343	0.2603	579476057	15281605	0.71026	0.025694	0.45953	0.0002297	0.51473	0.00135	0.56333	0.0044276	0.60275	0.0088816
104	0.4465	0.046314	0.24557	564584759	14891298	0.71771	0.025698	0.45958	0.00014943	0.51502	0.00099181	0.56439	0.0036545	0.60506	0.0079611
105	0.44398	0.044387	0.23204	550074161	14510598	0.72496	0.025701	0.4596	9.4324e-05	0.51522	0.00071231	0.56522	0.0029522	0.60704	0.0070423
106	0.44151	0.042556	0.21913	535934836	14139325	0.73203	0.025704	0.45962	5.7578e-05	0.51536	0.00050046	0.56586	0.0023298	0.60873	0.0061378
107	0.43907	0.040815	0.20732	522157544	13777292	0.73892	0.025707	0.45963	3.3805e-05	0.51545	0.00034357	0.56634	0.0017954	0.61014	0.0052621
108	0.43668	0.039158	0.19626	508733233	13424311	0.74563	0.025709	0.45963	1.9153e-05	0.51551	0.00022984	0.5667	0.0013508	0.6113	0.0044302
109	0.43432	0.037581	0.18596	495653045	13080188	0.75217	0.025711	0.45964	1.0285e-05	0.51555	0.00014951	0.56695	0.00099233	0.61223	0.0036564
110	0.432	0.036079	0.17612	482908315	12744730	0.75855	0.025713	0.45964	5.2712e-06	0.51557	9.4367e-05	0.56713	0.00071264	0.61296	0.0029535
