## Supplementary Data: A zip file containing the simulation executable, the source code, R scripts, batch files, and simulation results. for "Age-related late-onset disease heritability patterns and implications for genome-wide association studies": HeritabilityAnalysis.csv

Age	PopMean	PopVar	PopSD	CaseMean	CaseVar	CaseSD	CumulativeCaseMean	CumulativeCaseVar	CumulativeCaseSD	Heritability	MeanOR	CaseOR	nControls	nCases	CumIncidence	nIncidence	nLifetimeIncidence	nAbsoluteIncidence
19	-0.00025237	7.7328	2.7808	7.104	5.7268	2.3931	0	0	0	0.70154	0.99975	1216.9	1999963527	36473	1.8237e-05	1.8237e-05	1.807e-05	1.807e-05
20	-0.00052107	7.731	2.7805	6.8459	5.2345	2.2879	0	0	0	0.70149	0.99948	940.01	1999885034	78493	5.7483e-05	3.9247e-05	5.6937e-05	3.8868e-05
21	-0.0009454	7.7284	2.78	6.6883	4.9722	2.2299	0	0	0	0.70142	0.99906	802.97	1999758174	126860	0.00012091	6.3434e-05	0.00011972	6.2783e-05
22	-0.0015415	7.7247	2.7793	6.5298	4.8461	2.2014	0	0	0	0.70132	0.99846	685.24	1999575658	182516	0.00021217	9.1269e-05	0.00020998	9.027e-05
23	-0.0023315	7.72	2.7785	6.4052	4.6787	2.163	0	0	0	0.70119	0.99767	604.98	1999329125	246533	0.00033544	0.00012329	0.0003318	0.00012185
24	-0.0033401	7.7142	2.7774	6.2955	4.5604	2.1355	0	0	0	0.70103	0.99667	542.11	1999008987	320138	0.00049551	0.00016012	0.00048986	0.00015811
25	-0.0045924	7.7071	2.7762	6.181	4.4442	2.1081	0	0	0	0.70084	0.99542	483.49	1998604261	404726	0.00069787	0.00020246	0.0006895	0.00019974
26	-0.006119	7.6987	2.7746	6.0731	4.372	2.0909	0	0	0	0.70061	0.9939	434.02	1998102381	501880	0.00094881	0.00025112	0.00093684	0.00024752
27	-0.0079554	7.6887	2.7729	5.974	4.2803	2.0689	0	0	0	0.70034	0.99208	393.08	1997488984	613397	0.0012555	0.00030699	0.0012389	0.00030231
28	-0.010138	7.6772	2.7708	5.8719	4.1785	2.0441	0	0	0	0.70002	0.98991	354.91	1996747677	741307	0.0016262	0.00037112	0.0016035	0.00036511
29	-0.012712	7.6639	2.7684	5.7748	4.0993	2.0247	0	0	0	0.69966	0.98737	322.08	1995859779	887898	0.0020701	0.00044467	0.0020398	0.00043704
30	-0.015723	7.6487	2.7656	5.6774	4.0384	2.0096	0	0	0	0.69924	0.9844	292.2	1994804043	1055736	0.002598	0.00052896	0.0025581	0.00051935
31	-0.01923	7.6313	2.7625	5.5871	3.9621	1.9905	0	0	0	0.69876	0.98095	266.96	1993556352	1247691	0.0032218	0.00062547	0.00317	0.00061346
32	-0.023288	7.6117	2.7589	5.4913	3.9085	1.977	0	0	0	0.69822	0.97698	242.56	1992089400	1466952	0.0039553	0.00073585	0.0038886	0.00072094
33	-0.027963	7.5896	2.7549	5.3957	3.8382	1.9591	0	0	0	0.69761	0.97242	220.45	1990372357	1717043	0.0048138	0.00086193	0.0047288	0.00084352
34	-0.033327	7.5648	2.7504	5.3007	3.776	1.9432	0	0	0	0.69692	0.96722	200.47	1988370525	2001832	0.0058147	0.0010058	0.0057072	0.00098314
35	-0.039462	7.5371	2.7454	5.2059	3.7231	1.9295	0	0	0	0.69614	0.96131	182.34	1986044999	2325526	0.0069775	0.0011696	0.0068424	0.0011419
36	-0.046457	7.5063	2.7398	5.1131	3.6645	1.9143	0	0	0	0.69527	0.95461	166.19	1983352347	2692652	0.0083238	0.0013558	0.0081552	0.001322
37	-0.0544	7.4721	2.7335	5.0144	3.6159	1.9016	0	0	0	0.69431	0.94705	150.57	1980244321	3108026	0.0098778	0.0015671	0.0096685	0.001526
38	-0.063401	7.4344	2.7266	4.9195	3.5537	1.8851	0	0	0	0.69323	0.93857	136.93	1976667630	3576691	0.011666	0.0018062	0.011408	0.0017564
39	-0.073568	7.3927	2.719	4.8239	3.5093	1.8733	0	0	0	0.69204	0.92907	124.45	1972563802	4103828	0.013718	0.0020761	0.0134	0.002016
40	-0.085017	7.3471	2.7105	4.7254	3.4522	1.858	0	0	0	0.69071	0.9185	112.77	1967869170	4694632	0.016065	0.00238	0.015676	0.0023074
41	-0.097874	7.2971	2.7013	4.6275	3.4076	1.846	0	0	0	0.68925	0.90676	102.25	1962515024	5354146	0.018742	0.0027208	0.018267	0.0026336
42	-0.11227	7.2425	2.6912	4.5286	3.3569	1.8322	0	0	0	0.68764	0.8938	92.624	1956427974	6087050	0.021786	0.0031017	0.021208	0.0029971
43	-0.12833	7.1832	2.6802	4.4281	3.3108	1.8196	0	0	0	0.68587	0.87956	83.775	1949530571	6897403	0.025235	0.0035255	0.024534	0.0034004
44	-0.1462	7.1191	2.6682	4.3263	3.2634	1.8065	0	0	0	0.68394	0.86399	75.662	1941742230	7788341	0.029129	0.003995	0.028283	0.0038455
45	-0.16601	7.0498	2.6551	4.2245	3.2148	1.793	0	0	0	0.68182	0.84704	68.34	1932980500	8761730	0.03351	0.0045123	0.032491	0.0043342
46	-0.1879	6.9753	2.6411	4.1212	3.1627	1.7784	0	0	0	0.67951	0.8287	61.631	1923162694	9817806	0.038419	0.0050791	0.037195	0.0048672
47	-0.21199	6.8956	2.6259	4.017	3.1136	1.7645	0	0	0	0.677	0.80898	55.533	1912207896	10954798	0.043896	0.0056962	0.04243	0.0054446
48	-0.23838	6.8106	2.6097	3.9096	3.0699	1.7521	0	0	0	0.67428	0.7879	49.88	1900039310	12168586	0.04998	0.0063636	0.04823	0.0060656
49	-0.2672	6.7203	2.5924	3.8037	3.0144	1.7362	0	0	0	0.67135	0.76552	44.867	1886586892	13452418	0.056707	0.0070801	0.054621	0.0067278
50	-0.29853	6.6249	2.5739	3.6954	2.9645	1.7218	0	0	0	0.66818	0.74191	40.263	1871790157	14796735	0.064105	0.0078431	0.061628	0.0074278
51	-0.33242	6.5245	2.5543	3.5855	2.9119	1.7064	0	0	0	0.66479	0.71719	36.072	1855601028	16189129	0.072199	0.008649	0.069265	0.0081606
52	-0.36889	6.4195	2.5337	3.4738	2.8573	1.6904	0	0	0	0.66116	0.6915	32.261	1837986534	17614494	0.081007	0.0094926	0.077541	0.0089201
53	-0.40797	6.3101	2.512	3.3615	2.8015	1.6738	0	0	0	0.6573	0.665	28.832	1818931170	19055364	0.090534	0.010368	0.086454	0.0096987
54	-0.44962	6.1968	2.4893	3.2471	2.7395	1.6551	0	0	0	0.65321	0.63787	25.716	1798438716	20492454	0.10078	0.011266	0.095993	0.010488
55	-0.49377	6.0802	2.4658	3.1305	2.6804	1.6372	0	0	0	0.64889	0.61032	22.886	1776533336	21905380	0.11173	0.01218	0.10613	0.011279
56	-0.54033	5.9607	2.4414	3.0137	2.6176	1.6179	0	0	0	0.64436	0.58256	20.363	1753259833	23273503	0.12337	0.013101	0.11685	0.012061
57	-0.58915	5.8391	2.4164	2.8936	2.5512	1.5973	0	0	0	0.63962	0.5548	18.059	1728682999	24576834	0.13566	0.014018	0.12809	0.012825
58	-0.64008	5.7161	2.3908	2.7729	2.4823	1.5755	0	0	0	0.6347	0.52725	16.005	1702886078	25796921	0.14856	0.014923	0.13981	0.01356
59	-0.69294	5.5924	2.3648	2.6513	2.4121	1.5531	0	0	0	0.62961	0.5001	14.172	1675968442	26917636	0.16202	0.015807	0.15195	0.014259
60	-0.74751	5.4688	2.3385	2.5273	2.3399	1.5297	0	0	0	0.62439	0.47355	12.52	1648042647	27925795	0.17598	0.016662	0.16445	0.014913
61	-0.80357	5.346	2.3121	2.4033	2.2663	1.5054	0	0	0	0.61905	0.44773	11.059	1619231079	28811568	0.19038	0.017482	0.17723	0.015516
62	-0.86088	5.2248	2.2858	2.2778	2.1916	1.4804	0	0	0	0.61362	0.42279	9.7551	1589662425	29568654	0.20517	0.018261	0.19024	0.016062
63	-0.91923	5.1058	2.2596	2.1525	2.1164	1.4548	0	0	0	0.60814	0.39883	8.6065	1559468190	30194235	0.22027	0.018994	0.20339	0.016546
64	-0.97838	4.9895	2.2337	2.0271	2.0424	1.4291	0	0	0	0.60264	0.37592	7.5922	1528779459	30688731	0.23561	0.019679	0.21662	0.016966
65	-1.0381	4.8764	2.2083	1.9026	1.9718	1.4042	0	0	0	0.59714	0.35412	6.7034	1497724042	31055417	0.25114	0.020314	0.22986	0.01732
66	-1.0982	4.7669	2.1833	1.779	1.9018	1.379	0	0	0	0.59166	0.33346	5.924	1466424113	31299929	0.26679	0.020898	0.24304	0.017608
67	-1.1586	4.6611	2.159	1.657	1.8364	1.3551	0	0	0	0.58623	0.31393	5.2437	1434994369	31429744	0.2825	0.021433	0.25612	0.017829
68	-1.219	4.5593	2.1353	1.5372	1.7744	1.3321	0	0	0	0.58087	0.29552	4.6515	1403540721	31453648	0.29823	0.021919	0.26902	0.017984
69	-1.2793	4.4615	2.1122	1.4191	1.7168	1.3103	0	0	0	0.57558	0.27822	4.1336	1372159471	31381250	0.31392	0.022359	0.2817	0.018072
70	-1.3395	4.3677	2.0899	1.3039	1.664	1.29	0	0	0	0.57038	0.26198	3.6836	1340936927	31222544	0.32953	0.022754	0.29412	0.018094
71	-1.3993	4.2777	2.0683	1.1911	1.615	1.2708	0	0	0	0.56527	0.24676	3.2905	1309949370	30987557	0.34503	0.023109	0.30622	0.018053
72	-1.4588	4.1916	2.0473	1.0806	1.5704	1.2532	0	0	0	0.56026	0.23251	2.9465	1279263307	30686063	0.36037	0.023425	0.31798	0.017948
73	-1.5179	4.1091	2.0271	0.97354	1.5297	1.2368	0	0	0	0.55536	0.21917	2.6473	1248935937	30327370	0.37553	0.023707	0.32935	0.01778
74	-1.5765	4.0301	2.0075	0.8684	1.4921	1.2215	0	0	0	0.55056	0.2067	2.3831	1219015758	29920179	0.39049	0.023957	0.34031	0.017551
75	-1.6345	3.9545	1.9886	0.76603	1.4581	1.2075	0	0	0	0.54587	0.19505	2.1512	1189543267	29472491	0.40523	0.024177	0.35083	0.017264
76	-1.692	3.8821	1.9703	0.66686	1.4257	1.194	0	0	0	0.54129	0.18415	1.9481	1160551702	28991565	0.41972	0.024372	0.36089	0.016922
77	-1.7489	3.8127	1.9526	0.56948	1.3963	1.1816	0	0	0	0.53681	0.17397	1.7674	1132067792	28483910	0.43397	0.024543	0.37048	0.016525
78	-1.8052	3.7462	1.9355	0.47473	1.3701	1.1705	0	0	0	0.53243	0.16444	1.6076	1104112491	27955301	0.44794	0.024694	0.37958	0.01607
79	-1.8609	3.6824	1.919	0.38256	1.3441	1.1594	0	0	0	0.52815	0.15553	1.466	1076701680	27410811	0.46165	0.024826	0.38817	0.01556
80	-1.916	3.6212	1.9029	0.29212	1.321	1.1493	0	0	0	0.52397	0.1472	1.3393	1049846813	26854867	0.47508	0.024942	0.39624	0.014996
81	-1.9704	3.5624	1.8874	0.20418	1.2996	1.14	0	0	0	0.51989	0.1394	1.2265	1023555519	26291294	0.48822	0.025043	0.40379	0.014379
82	-2.0243	3.5059	1.8724	0.11813	1.2785	1.1307	0	0	0	0.5159	0.13209	1.1254	997832141	25723378	0.50108	0.025131	0.41081	0.013709
83	-2.0775	3.4516	1.8578	0.034266	1.2601	1.1225	0	0	0	0.51199	0.12524	1.0349	972678221	25153920	0.51366	0.025209	0.41729	0.012987
84	-2.1301	3.3993	1.8437	-0.048298	1.2421	1.1145	0	0	0	0.50818	0.11882	0.95285	948092928	24585293	0.52595	0.025276	0.42323	0.012218
85	-2.1821	3.349	1.83	-0.12896	1.2256	1.1071	0	0	0	0.50445	0.1128	0.87901	924073438	24019490	0.53796	0.025335	0.42864	0.011408
86	-2.2336	3.3006	1.8167	-0.20732	1.2081	1.0991	0	0	0	0.50081	0.10714	0.81276	900615265	23458173	0.54969	0.025386	0.43352	0.010565
87	-2.2844	3.2538	1.8038	-0.28435	1.1931	1.0923	0	0	0	0.49725	0.10183	0.7525	877712546	22902719	0.56114	0.02543	0.43788	0.0096948
88	-2.3347	3.2087	1.7913	-0.35985	1.1791	1.0859	0	0	0	0.49376	0.096836	0.69778	855358291	22354255	0.57232	0.025469	0.44175	0.0088038
89	-2.3845	3.1652	1.7791	-0.43438	1.1657	1.0797	0	0	0	0.49034	0.092138	0.64767	833544596	21813695	0.58323	0.025502	0.44513	0.0079005
90	-2.4337	3.1231	1.7672	-0.50713	1.1535	1.074	0	0	0	0.487	0.087715	0.60222	812262827	21281769	0.59387	0.025532	0.44804	0.0069958
91	-2.4823	3.0825	1.7557	-0.57817	1.1404	1.0679	0	0	0	0.48373	0.083549	0.56093	791503774	20759053	0.60425	0.025557	0.45052	0.0061026
92	-2.5305	3.0431	1.7445	-0.64836	1.1288	1.0624	0	0	0	0.48052	0.079622	0.5229	771257786	20245988	0.61437	0.025579	0.45259	0.0052359
93	-2.5781	3.0051	1.7335	-0.71703	1.1175	1.0571	0	0	0	0.47738	0.075918	0.4882	751514882	19742904	0.62424	0.025598	0.45429	0.0044111
94	-2.6253	2.9682	1.7229	-0.78477	1.1064	1.0519	0	0	0	0.4743	0.072422	0.45623	732264849	19250033	0.63387	0.025615	0.45566	0.0036427
95	-2.6719	2.9325	1.7124	-0.85092	1.0959	1.0469	0	0	0	0.47128	0.069119	0.42702	713497318	18767531	0.64325	0.025629	0.45674	0.0029439
96	-2.7181	2.8978	1.7023	-0.91598	1.086	1.0421	0	0	0	0.46832	0.065998	0.40012	695201833	18295485	0.6524	0.025642	0.45757	0.0023242
97	-2.7639	2.8641	1.6924	-0.98031	1.077	1.0378	0	0	0	0.46541	0.063046	0.3752	677367907	17833926	0.66132	0.025653	0.45819	0.0017916
98	-2.8092	2.8315	1.6827	-1.0436	1.0665	1.0327	0	0	0	0.46256	0.060253	0.35219	659985069	17382838	0.67001	0.025662	0.45865	0.0013483
99	-2.8541	2.7998	1.6733	-1.1063	1.058	1.0286	0	0	0	0.45976	0.05761	0.33079	643042900	16942169	0.67848	0.025671	0.45898	0.00099075
100	-2.8985	2.769	1.664	-1.1674	1.0492	1.0243	0	0	0	0.45701	0.055105	0.31117	626531068	16511832	0.68673	0.025678	0.4592	0.00071166
101	-2.9426	2.739	1.655	-1.228	1.0402	1.0199	0	0	0	0.45432	0.052731	0.29288	610439352	16091716	0.69478	0.025684	0.45936	0.00050006
102	-2.9862	2.7099	1.6462	-1.2879	1.0335	1.0166	0	0	0	0.45167	0.05048	0.27586	594757662	15681690	0.70262	0.025689	0.45947	0.00034334
103	-3.0294	2.6815	1.6375	-1.3459	1.0255	1.0127	0	0	0	0.44906	0.048343	0.2603	579476057	15281605	0.71026	0.025694	0.45953	0.0002297
104	-3.0723	2.6539	1.6291	-1.4042	1.017	1.0085	0	0	0	0.4465	0.046314	0.24557	564584759	14891298	0.71771	0.025698	0.45958	0.00014943
105	-3.1148	2.627	1.6208	-1.4609	1.0104	1.0052	0	0	0	0.44398	0.044387	0.23204	550074161	14510598	0.72496	0.025701	0.4596	9.4324e-05
106	-3.1569	2.6008	1.6127	-1.5181	1.0027	1.0014	0	0	0	0.44151	0.042556	0.21913	535934836	14139325	0.73203	0.025704	0.45962	5.7578e-05
107	-3.1987	2.5752	1.6047	-1.5735	0.99639	0.99819	0	0	0	0.43907	0.040815	0.20732	522157544	13777292	0.73892	0.025707	0.45963	3.3805e-05
108	-3.2402	2.5503	1.597	-1.6283	0.98922	0.9946	0	0	0	0.43668	0.039158	0.19626	508733233	13424311	0.74563	0.025709	0.45963	1.9153e-05
109	-3.2813	2.5259	1.5893	-1.6822	0.98243	0.99118	0	0	0	0.43432	0.037581	0.18596	495653045	13080188	0.75217	0.025711	0.45964	1.0285e-05
110	-3.322	2.5021	1.5818	-1.7366	0.97631	0.98808	0	0	0	0.432	0.036079	0.17612	482908315	12744730	0.75855	0.025713	0.45964	5.2712e-06
