## Supplementary Data: A zip file containing the simulation executable, the source code, R scripts, batch files, and simulation results. for "Age-related late-onset disease heritability patterns and implications for genome-wide association studies": StatisticalPower.csv

Age	nCases	p0	c0	d0	s0	sd0	p1	c1	d1	s1	sd1	p2	c2	d2	s2	sd2	p3	c3	d3	s3	sd3	p4	c4	d4	s4	sd4	p5	c5	d5	s5	sd5	p6	c6	d6	s6	sd6	p7	c7	d7	s7	sd7	p8	c8	d8	s8	sd8
19	36473	0.072998	0.083208	-0.010209	0.083208	-0.010209	0.072996	0.078862	-0.0058655	0.078862	-0.0058655	0.073003	0.076554	-0.0035512	0.076554	-0.0035512	0.28601	0.31255	-0.026546	0.31255	-0.026546	0.286	0.30444	-0.018436	0.30444	-0.018436	0.286	0.29585	-0.0098495	0.29585	-0.0098495	0.5	0.53034	-0.030341	0.53034	-0.030341	0.5	0.52355	-0.023547	0.52355	-0.023547	0.5	0.50938	-0.0093824	0.50938	-0.0093824
20	78493	0.072998	0.081154	-0.0081559	0.081805	-0.0088075	0.072996	0.078328	-0.0053313	0.078497	-0.0055009	0.073003	0.075848	-0.0028445	0.076072	-0.0030687	0.286	0.31146	-0.025459	0.31181	-0.025804	0.286	0.30273	-0.016736	0.30327	-0.017275	0.286	0.295	-0.0089996	0.29527	-0.0092693	0.5	0.53088	-0.030876	0.53071	-0.030707	0.5	0.52007	-0.02007	0.52117	-0.021173	0.5	0.51136	-0.011359	0.51073	-0.010732
21	126860	0.072997	0.081352	-0.0083548	0.081568	-0.0085703	0.072996	0.078478	-0.0054817	0.078487	-0.005491	0.073003	0.075826	-0.0028235	0.075943	-0.0029402	0.286	0.31114	-0.025135	0.31146	-0.025454	0.286	0.30321	-0.017208	0.30324	-0.017241	0.286	0.29485	-0.0088553	0.29505	-0.0090524	0.5	0.52929	-0.029297	0.52997	-0.029968	0.5	0.52032	-0.020317	0.52072	-0.020725	0.5	0.51047	-0.010469	0.51059	-0.010594
22	182516	0.072997	0.08104	-0.0080438	0.081341	-0.0083442	0.072995	0.07897	-0.0059749	0.078695	-0.0056994	0.073003	0.076087	-0.0030848	0.076005	-0.0030026	0.286	0.31119	-0.025186	0.31134	-0.02534	0.286	0.30267	-0.016675	0.30299	-0.016998	0.286	0.29411	-0.0081106	0.29465	-0.0086477	0.49999	0.52894	-0.028948	0.52953	-0.029531	0.5	0.51943	-0.01943	0.52017	-0.020169	0.5	0.50999	-0.0099921	0.51033	-0.010336
23	246533	0.072996	0.081135	-0.0081389	0.081265	-0.0082694	0.072995	0.078415	-0.0054201	0.078592	-0.0055972	0.073002	0.075762	-0.0027598	0.075916	-0.0029136	0.286	0.30959	-0.023591	0.3107	-0.024699	0.28599	0.30262	-0.016624	0.30286	-0.016862	0.286	0.29505	-0.0090503	0.29479	-0.0087964	0.49999	0.52753	-0.02754	0.52879	-0.028801	0.49999	0.51897	-0.018971	0.51972	-0.01973	0.5	0.50895	-0.0089556	0.50983	-0.0098294
24	320138	0.072994	0.081073	-0.0080785	0.081203	-0.0082086	0.072994	0.078261	-0.0052667	0.078485	-0.005491	0.073002	0.075801	-0.0027994	0.075879	-0.002877	0.28599	0.30997	-0.023977	0.31046	-0.024468	0.28599	0.30148	-0.015493	0.30241	-0.016421	0.286	0.29339	-0.007393	0.29434	-0.0083438	0.49999	0.52819	-0.028199	0.5286	-0.02861	0.49999	0.51839	-0.018396	0.51929	-0.019301	0.49999	0.50906	-0.0090694	0.50958	-0.0095849
25	404726	0.072993	0.0808	-0.0078072	0.081086	-0.0080933	0.072993	0.078578	-0.0055855	0.078512	-0.0055192	0.073001	0.075519	-0.0025177	0.075774	-0.0027732	0.28599	0.30876	-0.022767	0.30997	-0.023978	0.28599	0.30192	-0.015936	0.30227	-0.016283	0.28599	0.2937	-0.0077043	0.29415	-0.0081595	0.49998	0.52749	-0.027513	0.52828	-0.028296	0.49999	0.51871	-0.018722	0.51912	-0.019136	0.49999	0.50966	-0.0096655	0.5096	-0.0096096
26	501880	0.072991	0.080454	-0.007463	0.080919	-0.007928	0.072991	0.078254	-0.0052627	0.078444	-0.0054523	0.073001	0.075532	-0.002531	0.07571	-0.0027096	0.28598	0.30809	-0.022107	0.30947	-0.023487	0.28598	0.30121	-0.015222	0.30199	-0.016005	0.28599	0.29406	-0.008066	0.29413	-0.0081363	0.49997	0.5266	-0.026622	0.52783	-0.027858	0.49998	0.51819	-0.018212	0.51888	-0.018895	0.49999	0.50933	-0.0093431	0.50953	-0.0095409
27	613397	0.072989	0.080538	-0.0075496	0.080826	-0.0078373	0.07299	0.078191	-0.0052007	0.078382	-0.0053921	0.073	0.075554	-0.0025537	0.075672	-0.0026721	0.28598	0.30804	-0.022067	0.30912	-0.023146	0.28598	0.30102	-0.015038	0.30175	-0.015772	0.28599	0.29372	-0.0077345	0.29403	-0.0080399	0.49997	0.5267	-0.02673	0.52756	-0.027589	0.49998	0.51804	-0.018061	0.51867	-0.018695	0.49999	0.50884	-0.0088557	0.50936	-0.0093756
28	741307	0.072986	0.080576	-0.0075904	0.080769	-0.0077832	0.072988	0.078024	-0.005036	0.0783	-0.0053123	0.072999	0.075534	-0.0025348	0.07564	-0.0026415	0.28597	0.30761	-0.021642	0.30878	-0.022809	0.28597	0.30064	-0.014666	0.3015	-0.015524	0.28599	0.29352	-0.0075292	0.29391	-0.0079257	0.49996	0.5263	-0.026342	0.52727	-0.027312	0.49997	0.51772	-0.017745	0.51845	-0.018484	0.49998	0.50928	-0.0092943	0.50934	-0.0093597
29	887898	0.072982	0.08041	-0.0074279	0.080692	-0.0077096	0.072986	0.07785	-0.0048646	0.078204	-0.005218	0.072998	0.07546	-0.0024619	0.075602	-0.0026039	0.28596	0.30749	-0.021534	0.3085	-0.022543	0.28597	0.30059	-0.014619	0.3013	-0.015335	0.28598	0.29325	-0.0072695	0.29377	-0.0077875	0.49995	0.52592	-0.025973	0.52698	-0.027034	0.49996	0.51755	-0.017587	0.51826	-0.018298	0.49998	0.50917	-0.0091884	0.50931	-0.0093262
30	1055736	0.072979	0.080091	-0.0071127	0.08057	-0.0075913	0.072983	0.07795	-0.0049669	0.078152	-0.0051691	0.072997	0.075414	-0.0024177	0.075564	-0.0025671	0.28595	0.30695	-0.021004	0.30819	-0.022239	0.28596	0.3006	-0.014635	0.30116	-0.015199	0.28598	0.2932	-0.0072223	0.29366	-0.0076757	0.49993	0.52525	-0.025317	0.52663	-0.026696	0.49995	0.51699	-0.017036	0.518	-0.018049	0.49998	0.50901	-0.0090357	0.50925	-0.009271
31	1247691	0.072974	0.079839	-0.0068642	0.080428	-0.007454	0.07298	0.077739	-0.0047585	0.078072	-0.005092	0.072995	0.075396	-0.0024009	0.075531	-0.0025361	0.28593	0.30646	-0.020522	0.30785	-0.021917	0.28595	0.30013	-0.014179	0.30096	-0.015009	0.28598	0.29304	-0.007063	0.29354	-0.0075606	0.49992	0.52497	-0.02505	0.52631	-0.02639	0.49994	0.51723	-0.017291	0.51785	-0.017911	0.49997	0.50865	-0.0086827	0.50913	-0.0091615
32	1466952	0.072969	0.079741	-0.0067711	0.080301	-0.0073314	0.072977	0.077598	-0.0046212	0.077984	-0.0050074	0.072993	0.075385	-0.0023918	0.075504	-0.0025108	0.28592	0.30658	-0.02066	0.30762	-0.021696	0.28594	0.29992	-0.013975	0.30077	-0.014825	0.28597	0.293	-0.007028	0.29344	-0.0074661	0.4999	0.52453	-0.024637	0.52598	-0.026079	0.49993	0.51665	-0.016718	0.51763	-0.0177	0.49996	0.50871	-0.0087427	0.50905	-0.009089
33	1717043	0.072964	0.079539	-0.0065752	0.080165	-0.0072012	0.072973	0.077537	-0.0045639	0.077904	-0.0049316	0.072991	0.075242	-0.0022505	0.075457	-0.002466	0.2859	0.30623	-0.02033	0.30737	-0.021467	0.28593	0.29972	-0.013794	0.30058	-0.014651	0.28596	0.29289	-0.0069231	0.29334	-0.0073741	0.49988	0.52408	-0.0242	0.52564	-0.025761	0.49992	0.51609	-0.016171	0.51736	-0.017438	0.49996	0.50848	-0.0085192	0.50895	-0.0089934
34	2001832	0.072957	0.079639	-0.0066821	0.080074	-0.0071174	0.072968	0.077414	-0.0044455	0.07782	-0.0048516	0.072989	0.075265	-0.0022757	0.075424	-0.0024351	0.28588	0.30563	-0.019749	0.30707	-0.021188	0.28592	0.29933	-0.013416	0.30037	-0.01445	0.28596	0.29259	-0.0066327	0.29321	-0.007252	0.49985	0.52333	-0.023479	0.52524	-0.025388	0.4999	0.51624	-0.016345	0.51716	-0.017264	0.49995	0.50811	-0.0081606	0.5088	-0.0088569
35	2325526	0.072949	0.079544	-0.0065943	0.079986	-0.0070367	0.072963	0.077296	-0.0043328	0.077733	-0.0047694	0.072986	0.075358	-0.002372	0.075413	-0.0024269	0.28586	0.30541	-0.019553	0.30679	-0.020934	0.2859	0.29917	-0.013272	0.30017	-0.014266	0.28595	0.29256	-0.0066107	0.2931	-0.0071516	0.49983	0.52317	-0.023341	0.5249	-0.02507	0.49988	0.51584	-0.015955	0.51694	-0.017061	0.49994	0.508	-0.0080596	0.50867	-0.0087319
36	2692652	0.072941	0.079358	-0.0064175	0.079884	-0.0069438	0.072957	0.077302	-0.0043447	0.077663	-0.0047056	0.072983	0.075262	-0.002279	0.075389	-0.0024056	0.28583	0.30498	-0.01915	0.3065	-0.020668	0.28588	0.29904	-0.013162	0.29998	-0.014103	0.28594	0.29252	-0.0065788	0.29301	-0.0070664	0.4998	0.52274	-0.022948	0.52455	-0.024753	0.49986	0.51556	-0.015705	0.51672	-0.01686	0.49993	0.508	-0.0080687	0.50856	-0.0086338
37	3108026	0.072931	0.079266	-0.0063353	0.079787	-0.0068564	0.072951	0.077277	-0.0043263	0.077602	-0.0046517	0.07298	0.07517	-0.0021901	0.075354	-0.0023746	0.2858	0.30471	-0.018908	0.30622	-0.020416	0.28586	0.29851	-0.012651	0.29975	-0.013891	0.28593	0.29213	-0.0062026	0.29287	-0.0069387	0.49976	0.52248	-0.022718	0.52422	-0.024463	0.49984	0.51521	-0.015372	0.51648	-0.016646	0.49992	0.50771	-0.0077901	0.50843	-0.0085113
38	3576691	0.072919	0.07919	-0.0062703	0.079696	-0.0067762	0.072943	0.077209	-0.0042663	0.077542	-0.0045991	0.072976	0.075073	-0.0020972	0.075311	-0.0023352	0.28577	0.30419	-0.018415	0.30591	-0.020137	0.28584	0.29836	-0.012522	0.29954	-0.0137	0.28592	0.29225	-0.0063329	0.29278	-0.0068555	0.49972	0.52185	-0.02213	0.52386	-0.024139	0.49981	0.51511	-0.015298	0.51627	-0.016463	0.4999	0.50774	-0.0078404	0.50832	-0.0084205
39	4103828	0.072907	0.079	-0.0060937	0.079592	-0.0066849	0.072934	0.077096	-0.0041614	0.077475	-0.004541	0.072972	0.075115	-0.0021433	0.075282	-0.0023103	0.28573	0.30397	-0.018237	0.30562	-0.019885	0.28581	0.29796	-0.012142	0.2993	-0.013489	0.28591	0.29239	-0.0064847	0.29272	-0.0068115	0.49967	0.52153	-0.021858	0.52351	-0.023836	0.49978	0.51467	-0.014895	0.51603	-0.016254	0.49988	0.50778	-0.0078928	0.50824	-0.0083555
40	4694632	0.072892	0.078869	-0.0059765	0.079486	-0.0065935	0.072925	0.07692	-0.0039953	0.077394	-0.0044694	0.072967	0.074974	-0.0020072	0.075237	-0.0022701	0.28569	0.30364	-0.017951	0.30533	-0.019639	0.28578	0.29811	-0.012326	0.29913	-0.013344	0.28589	0.292	-0.0061063	0.29261	-0.0067209	0.49962	0.52108	-0.021454	0.52315	-0.023532	0.49974	0.51458	-0.014839	0.51582	-0.016078	0.49987	0.50738	-0.0075101	0.50811	-0.0082472
41	5354146	0.072876	0.078792	-0.0059155	0.079387	-0.0065104	0.072914	0.076946	-0.0040325	0.07733	-0.0044164	0.072961	0.074929	-0.001968	0.075193	-0.0022315	0.28564	0.30298	-0.017332	0.30499	-0.01935	0.28575	0.2976	-0.011852	0.29891	-0.013158	0.28588	0.2919	-0.0060215	0.29251	-0.006635	0.49957	0.52075	-0.021187	0.52281	-0.023246	0.4997	0.51413	-0.014428	0.51558	-0.015876	0.49985	0.50733	-0.0074821	0.508	-0.0081554
42	6087050	0.072858	0.078662	-0.0058033	0.079286	-0.0064272	0.072902	0.076802	-0.0038998	0.077256	-0.0043546	0.072955	0.074881	-0.0019259	0.075149	-0.002194	0.28559	0.30282	-0.017235	0.30469	-0.019101	0.28572	0.29736	-0.011641	0.29869	-0.012977	0.28586	0.29184	-0.0059802	0.29242	-0.0065595	0.4995	0.52032	-0.020816	0.52246	-0.022962	0.49966	0.51385	-0.01419	0.51534	-0.015678	0.49982	0.50713	-0.0073052	0.50788	-0.0080561
43	6897403	0.072838	0.078549	-0.0057111	0.079185	-0.0063467	0.072888	0.076792	-0.0039039	0.077193	-0.0043049	0.072949	0.074862	-0.0019133	0.07511	-0.0021615	0.28553	0.30254	-0.017008	0.3044	-0.018866	0.28568	0.29714	-0.011469	0.29848	-0.012806	0.28584	0.29169	-0.0058536	0.29232	-0.0064809	0.49943	0.51967	-0.020241	0.52208	-0.022652	0.49961	0.51355	-0.013941	0.51509	-0.015483	0.4998	0.50701	-0.0072111	0.50776	-0.0079626
44	7788341	0.072816	0.07846	-0.0056447	0.079088	-0.0062724	0.072873	0.076657	-0.0037841	0.077121	-0.0042484	0.072941	0.074819	-0.0018777	0.075071	-0.00213	0.28546	0.30207	-0.016605	0.30408	-0.018622	0.28563	0.29702	-0.011387	0.29829	-0.012656	0.28581	0.29151	-0.0056934	0.29221	-0.0063953	0.49935	0.51938	-0.020029	0.52172	-0.022371	0.49955	0.51339	-0.013831	0.51486	-0.01531	0.49977	0.5069	-0.0071291	0.50765	-0.0078758
45	8761730	0.072791	0.078281	-0.0054899	0.078983	-0.0061916	0.072856	0.076557	-0.0037004	0.077047	-0.0041912	0.072933	0.074794	-0.0018609	0.075035	-0.0021021	0.28539	0.30167	-0.016285	0.30377	-0.01838	0.28558	0.29656	-0.01098	0.29806	-0.01248	0.28579	0.29138	-0.0055934	0.2921	-0.0063124	0.49926	0.51895	-0.019688	0.52136	-0.022097	0.49949	0.51287	-0.013372	0.5146	-0.015109	0.49974	0.50655	-0.0068093	0.5075	-0.0077631
46	9817806	0.072764	0.078071	-0.0053067	0.078866	-0.006102	0.072838	0.076401	-0.003563	0.076965	-0.0041268	0.072923	0.074779	-0.0018561	0.075002	-0.0020789	0.28531	0.3013	-0.015996	0.30345	-0.018146	0.28553	0.2964	-0.010875	0.29785	-0.012323	0.28576	0.29118	-0.0054171	0.29198	-0.006222	0.49916	0.51838	-0.019218	0.52098	-0.021814	0.49943	0.51276	-0.013334	0.51437	-0.014941	0.4997	0.50647	-0.0067668	0.50737	-0.0076658
47	10954798	0.072734	0.077989	-0.0052548	0.078757	-0.0060225	0.072818	0.076348	-0.0035304	0.076888	-0.00407	0.072913	0.074771	-0.0018578	0.074973	-0.0020606	0.28522	0.30089	-0.015674	0.30313	-0.017916	0.28547	0.29611	-0.010649	0.29763	-0.012167	0.28573	0.29122	-0.0054886	0.29189	-0.0061579	0.49905	0.51809	-0.019036	0.52062	-0.021563	0.49935	0.51231	-0.012961	0.51411	-0.014759	0.49967	0.50631	-0.0066396	0.50724	-0.0075708
48	12168586	0.072701	0.077866	-0.005165	0.078648	-0.005947	0.072796	0.076247	-0.0034507	0.07681	-0.0040138	0.072901	0.074694	-0.0017927	0.074939	-0.002038	0.28512	0.30055	-0.015425	0.30282	-0.017699	0.2854	0.29587	-0.010468	0.29742	-0.012019	0.2857	0.29104	-0.0053427	0.29178	-0.0060885	0.49894	0.51754	-0.018601	0.52024	-0.021306	0.49927	0.512	-0.01273	0.51385	-0.014583	0.49963	0.50615	-0.0065232	0.50711	-0.0074797
49	13452418	0.072665	0.077804	-0.0051393	0.078548	-0.0058833	0.072772	0.076221	-0.0034491	0.07674	-0.0039684	0.072889	0.074652	-0.0017627	0.074905	-0.0020164	0.28501	0.30011	-0.015092	0.3025	-0.017484	0.28533	0.29558	-0.01025	0.2972	-0.011873	0.28566	0.29095	-0.0052877	0.29168	-0.0060265	0.49881	0.51711	-0.018306	0.51987	-0.021065	0.49918	0.5117	-0.012514	0.5136	-0.014416	0.49958	0.50582	-0.0062342	0.50695	-0.0073709
50	14796735	0.072626	0.077579	-0.0049533	0.078436	-0.0058103	0.072745	0.076071	-0.0033252	0.076663	-0.0039172	0.072875	0.074581	-0.0017056	0.074868	-0.0019923	0.2849	0.29966	-0.014764	0.30217	-0.017272	0.28525	0.29529	-0.010039	0.29698	-0.011731	0.28562	0.29068	-0.0050634	0.29157	-0.0059505	0.49867	0.51654	-0.017872	0.51949	-0.02082	0.49909	0.51137	-0.012284	0.51334	-0.014255	0.49953	0.50577	-0.0062375	0.50682	-0.0072834
51	16189129	0.072584	0.077423	-0.0048386	0.078323	-0.0057385	0.072717	0.076009	-0.0032923	0.076589	-0.0038724	0.072861	0.074554	-0.0016934	0.074833	-0.0019718	0.28477	0.29926	-0.014491	0.30184	-0.017072	0.28516	0.29507	-0.0099082	0.29676	-0.011603	0.28557	0.29063	-0.0050506	0.29146	-0.0058884	0.49851	0.51614	-0.017627	0.51911	-0.020598	0.49898	0.51097	-0.011983	0.51308	-0.014092	0.49948	0.50563	-0.0061466	0.50668	-0.0072031
52	17614494	0.07254	0.07723	-0.0046905	0.078204	-0.0056643	0.072686	0.075973	-0.0032872	0.076522	-0.0038366	0.072845	0.074489	-0.0016435	0.074795	-0.00195	0.28464	0.29888	-0.014239	0.30152	-0.016884	0.28507	0.29476	-0.0096892	0.29655	-0.011477	0.28553	0.29046	-0.0049311	0.29135	-0.005826	0.49835	0.51575	-0.017399	0.51875	-0.020397	0.49887	0.5107	-0.011832	0.51282	-0.013947	0.49942	0.50551	-0.0060868	0.50655	-0.0071333
53	19055364	0.072491	0.077163	-0.004672	0.078094	-0.0056032	0.072653	0.075849	-0.003196	0.076452	-0.0037989	0.072829	0.074441	-0.0016126	0.074758	-0.0019295	0.28449	0.29843	-0.013938	0.3012	-0.016704	0.28497	0.29445	-0.0094807	0.29633	-0.011355	0.28548	0.29037	-0.0048924	0.29125	-0.0057732	0.49817	0.51516	-0.016987	0.51837	-0.020196	0.49875	0.51032	-0.011568	0.51255	-0.013804	0.49936	0.50521	-0.0058512	0.50641	-0.0070526
54	20492454	0.07244	0.076977	-0.0045373	0.077981	-0.0055407	0.072618	0.075704	-0.0030858	0.076375	-0.0037576	0.072811	0.074377	-0.0015661	0.074719	-0.0019084	0.28434	0.29804	-0.013705	0.30088	-0.016537	0.28487	0.29414	-0.009278	0.2961	-0.011237	0.28542	0.29019	-0.0047671	0.29114	-0.0057191	0.49799	0.51455	-0.016567	0.51798	-0.019994	0.49862	0.50994	-0.011313	0.51229	-0.013665	0.4993	0.50507	-0.0057704	0.50628	-0.0069807
55	21905380	0.072385	0.076869	-0.0044832	0.077872	-0.0054863	0.072581	0.075641	-0.0030606	0.076304	-0.0037229	0.072792	0.074345	-0.0015534	0.074683	-0.0018906	0.28418	0.2976	-0.013428	0.30056	-0.01638	0.28476	0.29387	-0.009114	0.29589	-0.011129	0.28537	0.29	-0.0046381	0.29103	-0.0056641	0.49779	0.51416	-0.016377	0.51761	-0.01982	0.49849	0.50959	-0.011104	0.51202	-0.013536	0.49923	0.50492	-0.0056972	0.50614	-0.0069174
56	23273503	0.072328	0.076698	-0.0043698	0.077761	-0.0054329	0.072541	0.075534	-0.0029924	0.076231	-0.0036895	0.072772	0.07428	-0.0015081	0.074645	-0.0018724	0.284	0.29711	-0.013109	0.30023	-0.016227	0.28464	0.29355	-0.0089063	0.29566	-0.011025	0.28531	0.28988	-0.0045731	0.29092	-0.0056155	0.49758	0.51357	-0.015997	0.51723	-0.019649	0.49835	0.50928	-0.010935	0.51177	-0.01342	0.49915	0.50467	-0.0055209	0.50601	-0.0068512
57	24576834	0.072268	0.07653	-0.0042618	0.077649	-0.0053811	0.0725	0.075433	-0.002933	0.076159	-0.0036584	0.072751	0.074234	-0.0014821	0.074607	-0.001856	0.28382	0.29662	-0.012799	0.2999	-0.01608	0.28452	0.29328	-0.0087619	0.29545	-0.010932	0.28524	0.28976	-0.0045212	0.29082	-0.005574	0.49736	0.51306	-0.015703	0.51685	-0.019492	0.4982	0.50887	-0.010679	0.5115	-0.013308	0.49908	0.50452	-0.0054413	0.50587	-0.0067929
58	25796921	0.072206	0.076407	-0.0042011	0.077542	-0.0053359	0.072458	0.07532	-0.0028621	0.076086	-0.0036282	0.072729	0.074199	-0.0014693	0.074572	-0.0018424	0.28364	0.29624	-0.012605	0.29959	-0.01595	0.28439	0.29299	-0.0086003	0.29523	-0.010847	0.28518	0.28957	-0.0043886	0.29071	-0.0055309	0.49713	0.5125	-0.015376	0.51647	-0.019344	0.49804	0.50859	-0.010552	0.51125	-0.013213	0.499	0.50435	-0.0053569	0.50574	-0.0067412
59	26917636	0.07214	0.076284	-0.0041442	0.077437	-0.005297	0.072413	0.075217	-0.0028034	0.076014	-0.0036003	0.072707	0.07411	-0.0014026	0.074534	-0.0018262	0.28344	0.29583	-0.012392	0.29927	-0.015834	0.28426	0.29266	-0.0084078	0.29502	-0.010766	0.28511	0.28929	-0.004174	0.29059	-0.0054786	0.49689	0.51197	-0.015079	0.5161	-0.019208	0.49788	0.50816	-0.010287	0.51099	-0.013119	0.49892	0.50408	-0.0051611	0.5056	-0.0066847
60	27925795	0.072074	0.076056	-0.0039818	0.077328	-0.0052537	0.072368	0.07509	-0.0027224	0.07594	-0.0035724	0.072683	0.074124	-0.0014404	0.074501	-0.0018177	0.28324	0.29529	-0.012053	0.29896	-0.015719	0.28412	0.29234	-0.0082181	0.29481	-0.01069	0.28504	0.28935	-0.0043058	0.29049	-0.0054516	0.49664	0.51146	-0.014816	0.51573	-0.019087	0.49771	0.50773	-0.010024	0.51074	-0.013027	0.49883	0.50399	-0.0051637	0.50547	-0.0066433
61	28811568	0.072005	0.075952	-0.0039472	0.077223	-0.0052186	0.072321	0.074994	-0.0026729	0.075869	-0.0035476	0.07266	0.073988	-0.0013275	0.074462	-0.0018021	0.28303	0.29492	-0.011884	0.29865	-0.015621	0.28398	0.29205	-0.0080713	0.2946	-0.010622	0.28497	0.28911	-0.0041424	0.29039	-0.0054195	0.49639	0.51088	-0.014486	0.51536	-0.018973	0.49754	0.50741	-0.0098785	0.51048	-0.012948	0.49874	0.50375	-0.0050072	0.50534	-0.0066004
62	29568654	0.071935	0.075735	-0.0037991	0.077116	-0.0051807	0.072273	0.07489	-0.0026165	0.075798	-0.0035248	0.072635	0.074002	-0.0013665	0.074429	-0.0017938	0.28282	0.29439	-0.011574	0.29835	-0.015525	0.28383	0.29162	-0.0077887	0.29438	-0.01055	0.28489	0.28898	-0.0040883	0.29029	-0.0053929	0.49613	0.51035	-0.014221	0.515	-0.018871	0.49736	0.50704	-0.0096826	0.51024	-0.012877	0.49865	0.5036	-0.0049528	0.50522	-0.0065656
63	30194235	0.071864	0.075602	-0.0037372	0.077012	-0.0051479	0.072225	0.074785	-0.0025602	0.075729	-0.003504	0.07261	0.073919	-0.0013086	0.074394	-0.0017837	0.2826	0.29394	-0.011338	0.29804	-0.015439	0.28369	0.29141	-0.0077185	0.29418	-0.010492	0.28482	0.28877	-0.0039469	0.29018	-0.0053636	0.49587	0.50972	-0.013856	0.51464	-0.018773	0.49718	0.50657	-0.0093904	0.50998	-0.012804	0.49856	0.50343	-0.0048671	0.50509	-0.0065353
64	30688731	0.071792	0.075483	-0.0036916	0.076913	-0.005121	0.072175	0.074681	-0.0025051	0.07566	-0.003485	0.072585	0.073892	-0.0013069	0.074361	-0.0017767	0.28239	0.29345	-0.011068	0.29774	-0.015358	0.28354	0.29106	-0.0075247	0.29398	-0.010438	0.28474	0.2886	-0.0038591	0.29008	-0.0053366	0.4956	0.50924	-0.013639	0.51429	-0.018689	0.497	0.50632	-0.00932	0.50975	-0.012749	0.49847	0.50318	-0.0047114	0.50497	-0.0065032
65	31055417	0.071719	0.075281	-0.0035614	0.076812	-0.0050924	0.072125	0.074612	-0.0024866	0.075596	-0.0034707	0.072559	0.073814	-0.0012544	0.074327	-0.0017683	0.28217	0.29303	-0.01086	0.29745	-0.015287	0.28339	0.29079	-0.0073962	0.29378	-0.010391	0.28466	0.28848	-0.0038159	0.28998	-0.0053153	0.49533	0.50862	-0.013294	0.51394	-0.018609	0.49681	0.50586	-0.0090418	0.50951	-0.012692	0.49837	0.50301	-0.0046392	0.50485	-0.0064763
66	31299929	0.071646	0.075177	-0.0035315	0.076716	-0.0050703	0.072075	0.074453	-0.0023775	0.075529	-0.0034533	0.072534	0.073743	-0.0012094	0.074293	-0.0017593	0.28194	0.29258	-0.010633	0.29717	-0.015223	0.28324	0.29049	-0.0072474	0.29359	-0.010349	0.28459	0.28832	-0.0037347	0.28988	-0.0052961	0.49506	0.50802	-0.012964	0.51359	-0.018533	0.49663	0.50555	-0.0089229	0.50927	-0.012646	0.49828	0.50287	-0.004594	0.50473	-0.0064563
67	31429744	0.071572	0.075026	-0.0034542	0.076622	-0.0050503	0.072025	0.074379	-0.0023542	0.075465	-0.0034398	0.072508	0.073729	-0.0012218	0.074262	-0.0017542	0.28172	0.29211	-0.010385	0.29689	-0.015164	0.28309	0.29017	-0.0070876	0.2934	-0.010311	0.28451	0.28814	-0.003633	0.28979	-0.0052771	0.49478	0.50751	-0.012722	0.51325	-0.018467	0.49644	0.50511	-0.0086719	0.50904	-0.012601	0.49818	0.50265	-0.004467	0.50462	-0.006436
68	31453648	0.071498	0.074839	-0.0033406	0.076528	-0.0050295	0.071975	0.074255	-0.0022806	0.075401	-0.0034261	0.072483	0.073627	-0.0011441	0.074228	-0.0017458	0.2815	0.29169	-0.010187	0.29661	-0.015113	0.28293	0.28989	-0.0069521	0.29321	-0.010278	0.28443	0.28796	-0.0035304	0.28969	-0.0052583	0.49451	0.50704	-0.012528	0.51292	-0.018414	0.49625	0.50483	-0.0085749	0.50882	-0.012567	0.49809	0.50245	-0.0043641	0.5045	-0.0064174
69	31381250	0.071426	0.074676	-0.0032498	0.076435	-0.0050096	0.071925	0.074174	-0.0022497	0.07534	-0.003415	0.072457	0.073606	-0.0011491	0.074197	-0.0017403	0.28128	0.29121	-0.0099383	0.29634	-0.015065	0.28278	0.28959	-0.0068042	0.29303	-0.010249	0.28435	0.28781	-0.0034586	0.2896	-0.0052418	0.49424	0.50642	-0.012182	0.5126	-0.018361	0.49607	0.50444	-0.0083694	0.5086	-0.012535	0.49799	0.50219	-0.0042022	0.50439	-0.0063959
70	31222544	0.071353	0.074562	-0.0032097	0.076347	-0.0049939	0.071874	0.074085	-0.0022112	0.07528	-0.0034059	0.072431	0.073574	-0.0011433	0.074168	-0.0017368	0.28106	0.29077	-0.0097107	0.29608	-0.015022	0.28263	0.2893	-0.0066748	0.29285	-0.010224	0.28428	0.28765	-0.0033695	0.2895	-0.0052261	0.49396	0.50599	-0.012026	0.51229	-0.018322	0.49588	0.50413	-0.0082491	0.50839	-0.01251	0.4979	0.50211	-0.0042126	0.50428	-0.0063838
71	30987557	0.071281	0.074395	-0.0031143	0.076259	-0.0049783	0.071824	0.07399	-0.0021662	0.075222	-0.0033981	0.072405	0.073525	-0.0011204	0.074139	-0.0017339	0.28083	0.29037	-0.009534	0.29582	-0.014986	0.28248	0.28903	-0.0065527	0.29268	-0.010204	0.2842	0.2875	-0.0033032	0.28941	-0.0052127	0.49369	0.50535	-0.011661	0.51197	-0.01828	0.49569	0.50374	-0.0080507	0.50818	-0.012488	0.4978	0.5019	-0.0041015	0.50417	-0.0063718
72	30686063	0.071209	0.074282	-0.0030728	0.076175	-0.004966	0.071774	0.073897	-0.0021221	0.075166	-0.0033914	0.072379	0.073471	-0.0010917	0.07411	-0.001731	0.28062	0.28998	-0.0093632	0.29557	-0.014957	0.28233	0.28871	-0.0063822	0.29251	-0.010184	0.28412	0.28739	-0.0032664	0.28933	-0.0052031	0.49342	0.50502	-0.011593	0.51168	-0.018256	0.49551	0.50338	-0.0078694	0.50798	-0.012468	0.49771	0.50175	-0.0040405	0.50407	-0.0063632
73	30327370	0.071138	0.074144	-0.0030065	0.076093	-0.0049553	0.071725	0.073793	-0.0020679	0.07511	-0.003385	0.072355	0.073383	-0.0010279	0.074081	-0.001726	0.2804	0.28956	-0.0091604	0.29533	-0.014931	0.28218	0.28846	-0.0062754	0.29235	-0.010169	0.28405	0.28726	-0.0032111	0.28924	-0.0051957	0.49315	0.50452	-0.011362	0.51139	-0.018236	0.49532	0.50307	-0.0077447	0.50778	-0.012453	0.49761	0.5015	-0.0038878	0.50397	-0.0063517
74	29920179	0.071067	0.073992	-0.0029247	0.076012	-0.0049449	0.071676	0.073728	-0.0020517	0.075057	-0.0033811	0.07233	0.073387	-0.0010576	0.074054	-0.0017248	0.28018	0.28915	-0.0089629	0.29509	-0.014909	0.28203	0.28818	-0.0061476	0.29219	-0.010157	0.28397	0.28714	-0.0031718	0.28916	-0.0051912	0.49289	0.50398	-0.011091	0.5111	-0.018217	0.49514	0.5027	-0.007559	0.50758	-0.01244	0.49752	0.50144	-0.0039214	0.50387	-0.0063489
75	29472491	0.070996	0.07394	-0.0029437	0.075937	-0.0049407	0.071628	0.073634	-0.0020066	0.075006	-0.0033779	0.072305	0.073308	-0.0010023	0.074027	-0.0017219	0.27997	0.28882	-0.00885	0.29486	-0.014895	0.28189	0.28795	-0.0060627	0.29204	-0.010149	0.2839	0.28699	-0.0030972	0.28908	-0.0051872	0.49263	0.50348	-0.010854	0.51083	-0.018203	0.49496	0.50242	-0.0074551	0.50739	-0.012432	0.49743	0.50121	-0.0037806	0.50377	-0.0063436
76	28991565	0.070926	0.073803	-0.0028769	0.075863	-0.0049371	0.071579	0.073571	-0.0019921	0.074956	-0.0033769	0.072281	0.073288	-0.0010068	0.074002	-0.0017209	0.27976	0.28843	-0.0086695	0.29464	-0.014884	0.28174	0.28761	-0.0058695	0.29188	-0.01014	0.28382	0.28685	-0.0030236	0.28901	-0.0051837	0.49236	0.50308	-0.010716	0.51056	-0.018196	0.49478	0.50209	-0.007307	0.50721	-0.012427	0.49734	0.50108	-0.0037432	0.50368	-0.0063419
77	28483910	0.070856	0.073694	-0.0028379	0.075792	-0.0049356	0.071533	0.073432	-0.0018996	0.074906	-0.0033735	0.072256	0.073253	-0.00099655	0.073977	-0.0017207	0.27955	0.28807	-0.0085217	0.29443	-0.014877	0.2816	0.28745	-0.005852	0.29174	-0.010138	0.28375	0.28676	-0.0030086	0.28893	-0.0051837	0.49211	0.50264	-0.010532	0.5103	-0.018195	0.49461	0.50182	-0.0072103	0.50703	-0.012427	0.49725	0.50095	-0.003699	0.50359	-0.006343
78	27955301	0.070788	0.07355	-0.0027614	0.075722	-0.0049338	0.071486	0.073365	-0.001879	0.074858	-0.0033718	0.072233	0.073197	-0.00096396	0.073953	-0.0017202	0.27934	0.28772	-0.0083795	0.29422	-0.014875	0.28146	0.28724	-0.0057814	0.2916	-0.01014	0.28368	0.28666	-0.0029795	0.28886	-0.0051862	0.49185	0.50216	-0.010309	0.51005	-0.018195	0.49443	0.50152	-0.0070866	0.50686	-0.01243	0.49716	0.50079	-0.0036307	0.5035	-0.0063452
79	27410811	0.070721	0.073413	-0.0026915	0.075654	-0.0049321	0.07144	0.073305	-0.0018651	0.074812	-0.003372	0.072209	0.073172	-0.00096374	0.07393	-0.0017209	0.27914	0.28741	-0.0082691	0.29402	-0.014878	0.28132	0.28698	-0.0056648	0.29146	-0.010144	0.2836	0.28651	-0.0029103	0.28879	-0.0051887	0.4916	0.50178	-0.010177	0.5098	-0.018202	0.49426	0.50125	-0.0069943	0.5067	-0.012437	0.49707	0.50057	-0.0035	0.50342	-0.006345
80	26854867	0.070655	0.073303	-0.0026473	0.075587	-0.0049317	0.071393	0.073271	-0.0018777	0.074768	-0.0033753	0.072185	0.07314	-0.00095521	0.073907	-0.0017225	0.27893	0.28706	-0.0081207	0.29382	-0.014884	0.28118	0.28674	-0.0055657	0.29133	-0.010149	0.28353	0.28638	-0.0028464	0.28872	-0.0051915	0.49135	0.50138	-0.010036	0.50956	-0.018215	0.49409	0.50093	-0.006845	0.50653	-0.012445	0.49698	0.50045	-0.0034686	0.50333	-0.0063478
81	26291294	0.07059	0.073222	-0.002632	0.075523	-0.0049339	0.071348	0.073152	-0.0018046	0.074725	-0.003377	0.072162	0.073085	-0.00092289	0.073885	-0.0017234	0.27874	0.28669	-0.007953	0.29363	-0.014891	0.28104	0.28655	-0.0055134	0.2912	-0.010159	0.28346	0.2863	-0.0028373	0.28866	-0.0051973	0.4911	0.50096	-0.0098622	0.50933	-0.01823	0.49392	0.50074	-0.0068223	0.50638	-0.01246	0.4969	0.50038	-0.0034832	0.50325	-0.0063556
82	25723378	0.070524	0.073124	-0.0026003	0.075462	-0.0049377	0.071303	0.073089	-0.0017856	0.074683	-0.0033799	0.072139	0.073048	-0.00090864	0.073864	-0.0017247	0.27854	0.28642	-0.0078851	0.29344	-0.014904	0.2809	0.2863	-0.0053946	0.29107	-0.010169	0.28339	0.28609	-0.0026948	0.28859	-0.005199	0.49086	0.5006	-0.0097409	0.50911	-0.018251	0.49375	0.5004	-0.0066516	0.50622	-0.012474	0.49681	0.50021	-0.0033968	0.50317	-0.0063628
83	25153920	0.07046	0.073001	-0.002541	0.075402	-0.0049415	0.071258	0.073024	-0.0017654	0.074642	-0.0033838	0.072116	0.073044	-0.00092845	0.073844	-0.0017281	0.27834	0.28611	-0.0077648	0.29326	-0.01492	0.28077	0.28602	-0.0052501	0.29095	-0.010177	0.28333	0.28607	-0.0027418	0.28853	-0.0052063	0.49061	0.50023	-0.009615	0.50889	-0.018276	0.49359	0.50013	-0.0065485	0.50607	-0.01249	0.49673	0.50009	-0.0033632	0.5031	-0.006372
84	24585293	0.070398	0.072871	-0.0024731	0.075342	-0.0049448	0.071215	0.072935	-0.0017199	0.074602	-0.0033873	0.072093	0.072996	-0.00090303	0.073824	-0.0017311	0.27815	0.2858	-0.0076509	0.29309	-0.014939	0.28064	0.28589	-0.0052465	0.29083	-0.010192	0.28326	0.28596	-0.0027077	0.28847	-0.0052147	0.49037	0.49985	-0.0094771	0.50868	-0.018304	0.49342	0.49982	-0.0063969	0.50593	-0.012505	0.49664	0.50002	-0.0033751	0.50303	-0.0063853
85	24019490	0.070336	0.072762	-0.0024263	0.075285	-0.0049487	0.071172	0.072871	-0.0016995	0.074564	-0.0033917	0.07207	0.072967	-0.0008965	0.073805	-0.0017347	0.27796	0.28551	-0.00755	0.29292	-0.014961	0.28051	0.28565	-0.0051425	0.29071	-0.010206	0.28319	0.28582	-0.0026344	0.28841	-0.0052224	0.49014	0.49945	-0.0093156	0.50847	-0.018334	0.49326	0.49968	-0.0064153	0.50579	-0.012528	0.49656	0.49979	-0.0032333	0.50295	-0.006395
86	23458173	0.070275	0.072681	-0.0024063	0.075229	-0.0049542	0.07113	0.072775	-0.0016447	0.074526	-0.0033953	0.072049	0.072895	-0.0008462	0.073785	-0.0017367	0.27777	0.28519	-0.0074213	0.29275	-0.014985	0.28038	0.28543	-0.0050487	0.2906	-0.010222	0.28312	0.28576	-0.0026369	0.28836	-0.0052327	0.4899	0.49915	-0.0092461	0.50827	-0.01837	0.4931	0.49938	-0.006283	0.50565	-0.012551	0.49648	0.4997	-0.0032192	0.50288	-0.0064072
87	22902719	0.070214	0.072597	-0.0023826	0.075176	-0.0049611	0.071088	0.072749	-0.0016612	0.074489	-0.0034013	0.072026	0.072921	-0.0008957	0.073768	-0.0017419	0.27758	0.28502	-0.007438	0.2926	-0.015016	0.28025	0.28532	-0.0050686	0.29049	-0.010243	0.28306	0.28565	-0.0025933	0.2883	-0.0052435	0.48967	0.49882	-0.0091537	0.50808	-0.01841	0.49294	0.49912	-0.0061794	0.50552	-0.012575	0.4964	0.4996	-0.0032069	0.50282	-0.0064218
88	22354255	0.070154	0.072513	-0.0023589	0.075124	-0.0049692	0.071047	0.072673	-0.0016264	0.074454	-0.0034073	0.072004	0.072843	-0.00083866	0.07375	-0.0017452	0.27739	0.28466	-0.0072705	0.29244	-0.015047	0.28012	0.2851	-0.0049762	0.29039	-0.010264	0.28299	0.28562	-0.0026271	0.28825	-0.005258	0.48944	0.49847	-0.0090309	0.50789	-0.018452	0.49279	0.49888	-0.0060934	0.50539	-0.0126	0.49632	0.49943	-0.0031146	0.50275	-0.006435
89	21813695	0.070096	0.072405	-0.0023094	0.075073	-0.0049772	0.071006	0.072578	-0.0015715	0.074419	-0.0034123	0.071983	0.072821	-0.00083776	0.073732	-0.0017492	0.27721	0.28438	-0.0071715	0.29229	-0.015079	0.28	0.28497	-0.0049699	0.29029	-0.010289	0.28293	0.28548	-0.0025557	0.2882	-0.0052714	0.48922	0.49805	-0.0088378	0.50771	-0.018494	0.49264	0.49868	-0.0060481	0.50526	-0.012629	0.49624	0.4994	-0.003165	0.50269	-0.0064531
90	21281769	0.070036	0.072354	-0.0023175	0.075024	-0.0049877	0.070965	0.072579	-0.0016137	0.074386	-0.0034205	0.071962	0.072789	-0.0008275	0.073715	-0.0017534	0.27703	0.28404	-0.007003	0.29214	-0.01511	0.27987	0.28474	-0.0048698	0.29019	-0.010314	0.28286	0.28538	-0.0025161	0.28815	-0.0052851	0.48899	0.49776	-0.0087661	0.50753	-0.018539	0.49248	0.49856	-0.0060796	0.50514	-0.012664	0.49616	0.4992	-0.0030466	0.50263	-0.0064684
91	20759053	0.069978	0.072262	-0.002284	0.074977	-0.0049986	0.070926	0.07246	-0.0015336	0.074353	-0.0034266	0.071942	0.072716	-0.00077401	0.073698	-0.001756	0.27685	0.28382	-0.0069606	0.292	-0.015144	0.27975	0.28461	-0.0048622	0.29009	-0.010343	0.2828	0.28536	-0.0025683	0.2881	-0.0053029	0.48877	0.49752	-0.0087482	0.50736	-0.018591	0.49233	0.49825	-0.0059231	0.50503	-0.012697	0.49608	0.49913	-0.0030483	0.50257	-0.0064862
92	20245988	0.069921	0.072165	-0.0022441	0.07493	-0.0050097	0.070886	0.07245	-0.0015634	0.074321	-0.0034352	0.071922	0.072691	-0.00076866	0.073682	-0.0017591	0.27668	0.28361	-0.0069293	0.29186	-0.015183	0.27963	0.28439	-0.0047635	0.29	-0.010371	0.28273	0.28519	-0.0024577	0.28805	-0.0053179	0.48855	0.49712	-0.008567	0.50719	-0.018641	0.49218	0.49801	-0.0058354	0.50491	-0.012731	0.496	0.49894	-0.0029403	0.50251	-0.0065018
93	19742904	0.069863	0.072108	-0.0022446	0.074886	-0.0050225	0.070847	0.072365	-0.0015181	0.07429	-0.0034432	0.071902	0.072688	-0.00078583	0.073666	-0.0017635	0.2765	0.28332	-0.0068173	0.29173	-0.015223	0.27951	0.28421	-0.0047058	0.28991	-0.0104	0.28267	0.28508	-0.0024058	0.288	-0.0053325	0.48833	0.49675	-0.0084148	0.50702	-0.018691	0.49203	0.49779	-0.0057627	0.5048	-0.012766	0.49593	0.49888	-0.0029536	0.50245	-0.0065201
94	19250033	0.069807	0.071991	-0.0021835	0.074842	-0.0050345	0.070808	0.072339	-0.001531	0.074261	-0.0034528	0.071883	0.072646	-0.00076336	0.07365	-0.0017676	0.27633	0.2831	-0.0067758	0.29159	-0.015266	0.27939	0.28405	-0.0046603	0.28982	-0.01043	0.28261	0.28501	-0.0024029	0.28796	-0.0053486	0.48812	0.49653	-0.0084155	0.50687	-0.018748	0.49188	0.49764	-0.0057579	0.50469	-0.012805	0.49585	0.49881	-0.0029564	0.50239	-0.0065406
95	18767531	0.069752	0.07191	-0.0021581	0.074799	-0.005047	0.07077	0.072235	-0.001465	0.074231	-0.0034608	0.071863	0.072619	-0.00075575	0.073635	-0.0017719	0.27616	0.28287	-0.006713	0.29147	-0.01531	0.27927	0.28392	-0.0046533	0.28973	-0.010463	0.28255	0.28496	-0.0024162	0.28791	-0.0053668	0.4879	0.49625	-0.0083447	0.50671	-0.018807	0.49174	0.49736	-0.0056218	0.50458	-0.012842	0.49578	0.49871	-0.0029365	0.50234	-0.0065621
96	18295485	0.069697	0.071852	-0.0021553	0.074758	-0.005061	0.070734	0.072156	-0.0014221	0.074202	-0.0034681	0.071845	0.07255	-0.00070415	0.07362	-0.0017747	0.27599	0.28257	-0.0065847	0.29134	-0.015354	0.27915	0.28368	-0.004531	0.28965	-0.010495	0.28249	0.28478	-0.0022905	0.28787	-0.0053816	0.48769	0.49587	-0.0081763	0.50656	-0.018864	0.4916	0.49715	-0.0055507	0.50448	-0.01288	0.4957	0.49856	-0.0028546	0.50229	-0.0065823
97	17833926	0.069642	0.071767	-0.0021251	0.074717	-0.0050752	0.070696	0.072167	-0.0014705	0.074175	-0.0034784	0.071826	0.072575	-0.00074893	0.073606	-0.0017799	0.27582	0.28231	-0.0064929	0.29122	-0.015399	0.27904	0.28346	-0.0044243	0.28956	-0.010525	0.28243	0.28471	-0.002282	0.28783	-0.0053976	0.48748	0.49566	-0.0081786	0.50641	-0.018927	0.49146	0.49696	-0.0054985	0.50438	-0.01292	0.49563	0.49841	-0.0027773	0.50223	-0.0066013
98	17382838	0.069588	0.071695	-0.002107	0.074678	-0.00509	0.07066	0.072074	-0.0014137	0.074147	-0.0034874	0.071806	0.072593	-0.00078743	0.073593	-0.0017869	0.27566	0.2821	-0.0064391	0.2911	-0.015446	0.27893	0.28337	-0.0044413	0.28948	-0.010559	0.28237	0.28469	-0.0023232	0.28779	-0.0054165	0.48728	0.49526	-0.0079839	0.50627	-0.018987	0.49131	0.49687	-0.0055522	0.50428	-0.012965	0.49556	0.49836	-0.0027933	0.50218	-0.0066227
99	16942169	0.069534	0.071624	-0.0020898	0.07464	-0.0051055	0.070623	0.072056	-0.0014328	0.074121	-0.0034981	0.071787	0.072538	-0.00075162	0.07358	-0.0017931	0.27549	0.28191	-0.0064184	0.29099	-0.015496	0.27881	0.2832	-0.0043898	0.28941	-0.010593	0.28231	0.28463	-0.0023148	0.28775	-0.0054365	0.48707	0.49509	-0.0080185	0.50613	-0.019054	0.49117	0.49667	-0.0054927	0.50418	-0.013011	0.49549	0.49822	-0.0027325	0.50214	-0.0066434
100	16511832	0.06948	0.071607	-0.0021276	0.074603	-0.0051237	0.070587	0.072003	-0.0014158	0.074096	-0.003509	0.071767	0.072526	-0.00075868	0.073567	-0.0017999	0.27533	0.28159	-0.006263	0.29087	-0.015544	0.2787	0.28297	-0.0042662	0.28933	-0.010625	0.28225	0.28447	-0.0022149	0.28771	-0.0054539	0.48687	0.49471	-0.0078412	0.50599	-0.019118	0.49103	0.49642	-0.0053886	0.50409	-0.013056	0.49542	0.49822	-0.0027992	0.50209	-0.0066682
101	16091716	0.069427	0.071474	-0.0020473	0.074567	-0.0051401	0.070551	0.071965	-0.001414	0.074071	-0.0035206	0.071748	0.072497	-0.00074934	0.073555	-0.0018067	0.27517	0.28142	-0.0062492	0.29077	-0.015595	0.27859	0.28284	-0.00425	0.28925	-0.010659	0.2822	0.28447	-0.0022716	0.28767	-0.0054748	0.48667	0.4945	-0.0078236	0.50586	-0.019186	0.4909	0.49624	-0.0053442	0.504	-0.013102	0.49535	0.49808	-0.0027333	0.50204	-0.006692
102	15681690	0.069376	0.071357	-0.0019805	0.074531	-0.0051551	0.070515	0.07191	-0.0013951	0.074047	-0.0035323	0.071729	0.072484	-0.00075511	0.073543	-0.0018142	0.27501	0.28121	-0.0061946	0.29066	-0.015647	0.27848	0.2828	-0.0043181	0.28918	-0.010698	0.28214	0.28431	-0.0021731	0.28763	-0.0054931	0.48647	0.4943	-0.0078334	0.50573	-0.019258	0.49076	0.49602	-0.0052547	0.50391	-0.013148	0.49528	0.49801	-0.0027279	0.502	-0.006717
103	15281605	0.069325	0.071314	-0.0019885	0.074497	-0.0051716	0.070479	0.071879	-0.0014	0.074024	-0.003545	0.071711	0.072392	-0.00068123	0.07353	-0.0018193	0.27485	0.28101	-0.0061524	0.29055	-0.015702	0.27837	0.28263	-0.0042531	0.28911	-0.010737	0.28209	0.28421	-0.0021203	0.2876	-0.0055107	0.48627	0.49402	-0.0077481	0.5056	-0.019331	0.49063	0.49583	-0.005206	0.50382	-0.013195	0.49521	0.49794	-0.0027273	0.50195	-0.0067434
104	14891298	0.069275	0.071242	-0.0019673	0.074463	-0.0051884	0.070443	0.071821	-0.0013775	0.074001	-0.0035575	0.071693	0.072392	-0.00069891	0.073519	-0.0018254	0.27469	0.28086	-0.0061701	0.29045	-0.01576	0.27827	0.28244	-0.0041728	0.28904	-0.010775	0.28203	0.2842	-0.0021725	0.28756	-0.0055313	0.48607	0.49372	-0.0076463	0.50548	-0.019404	0.49049	0.49578	-0.0052902	0.50374	-0.013247	0.49514	0.49788	-0.0027417	0.50191	-0.0067717
105	14510598	0.069223	0.071226	-0.0020032	0.074431	-0.0052075	0.070408	0.071792	-0.0013845	0.073979	-0.003571	0.071676	0.072359	-0.00068316	0.073507	-0.0018314	0.27454	0.28066	-0.0061229	0.29036	-0.015819	0.27816	0.28236	-0.0042013	0.28897	-0.010816	0.28198	0.28405	-0.0020726	0.28753	-0.0055495	0.48588	0.49342	-0.0075424	0.50536	-0.019478	0.49036	0.49549	-0.0051243	0.50366	-0.013297	0.49507	0.49768	-0.0026037	0.50187	-0.0067962
106	14139325	0.069174	0.071089	-0.0019151	0.074398	-0.0052244	0.070373	0.071727	-0.0013545	0.073957	-0.0035841	0.071658	0.072348	-0.00069005	0.073496	-0.0018379	0.27438	0.28042	-0.006038	0.29026	-0.015878	0.27805	0.28221	-0.0041558	0.28891	-0.010857	0.28192	0.2841	-0.0021747	0.28749	-0.0055722	0.48569	0.49318	-0.0074885	0.50524	-0.019552	0.49023	0.49533	-0.0050961	0.50358	-0.013347	0.49501	0.49756	-0.0025576	0.50183	-0.0068204
107	13777292	0.069125	0.071024	-0.001899	0.074367	-0.0052418	0.070338	0.071681	-0.0013424	0.073936	-0.0035974	0.07164	0.072331	-0.00069086	0.073485	-0.0018448	0.27423	0.28009	-0.0058614	0.29017	-0.015934	0.27795	0.28202	-0.0040732	0.28884	-0.010898	0.28186	0.28404	-0.0021774	0.28746	-0.005596	0.4855	0.49299	-0.0074933	0.50513	-0.019631	0.4901	0.49517	-0.0050669	0.5035	-0.013399	0.49494	0.49767	-0.0027325	0.50179	-0.0068518
108	13424311	0.069076	0.070972	-0.0018961	0.074336	-0.00526	0.070305	0.071587	-0.0012819	0.073915	-0.0036092	0.071623	0.0723	-0.00067692	0.073474	-0.0018516	0.27408	0.27998	-0.005902	0.29007	-0.015994	0.27784	0.2819	-0.0040582	0.28878	-0.01094	0.28181	0.2839	-0.0020914	0.28743	-0.0056178	0.48531	0.49266	-0.0073486	0.50501	-0.019707	0.48997	0.49498	-0.0050084	0.50342	-0.013451	0.49487	0.49745	-0.0025829	0.50175	-0.0068792
109	13080188	0.069028	0.070922	-0.0018939	0.074307	-0.005279	0.070273	0.071534	-0.0012612	0.073894	-0.0036209	0.071607	0.072233	-0.00062605	0.073463	-0.0018569	0.27393	0.2798	-0.005867	0.28998	-0.016056	0.27774	0.28176	-0.004025	0.28872	-0.010982	0.28176	0.28379	-0.0020329	0.2874	-0.0056384	0.48512	0.49243	-0.0073162	0.5049	-0.019786	0.48984	0.49486	-0.0050152	0.50335	-0.013505	0.4948	0.49738	-0.0025722	0.50171	-0.0069073
110	12744730	0.068979	0.070878	-0.0018987	0.074278	-0.005299	0.070239	0.071553	-0.0013137	0.073874	-0.003635	0.071588	0.072323	-0.00073492	0.073454	-0.0018662	0.27378	0.2795	-0.005721	0.2899	-0.016115	0.27763	0.28168	-0.0040442	0.28866	-0.011027	0.28171	0.28373	-0.0020202	0.28737	-0.0056595	0.48494	0.49207	-0.0071384	0.5048	-0.019862	0.48972	0.49452	-0.0048019	0.50327	-0.013555	0.49474	0.49723	-0.0024909	0.50167	-0.0069337
