## Supplementary Data: A zip file containing the simulation executable, the source code, R scripts, batch files, and simulation results. for "Age-related late-onset disease heritability patterns and implications for genome-wide association studies": CasesMultipleSameAgeCohortStatisticalPower.csv

age	X1	X2	X3	X4	X5	X6	X7	X8	X9
59	1.000e+00	1.000e+00	1.000e+00	1.000e+00	1.000e+00	1.000e+00	1.000e+00	1.000e+00	1.000e+00
60	1.032e+00	1.026e+00	1.029e+00	1.029e+00	1.029e+00	1.026e+00	1.028e+00	1.028e+00	1.024e+00
61	1.066e+00	1.053e+00	1.059e+00	1.059e+00	1.059e+00	1.053e+00	1.057e+00	1.056e+00	1.049e+00
62	1.101e+00	1.081e+00	1.089e+00	1.090e+00	1.091e+00	1.082e+00	1.088e+00	1.086e+00	1.076e+00
63	1.137e+00	1.111e+00	1.121e+00	1.123e+00	1.123e+00	1.111e+00	1.120e+00	1.117e+00	1.103e+00
64	1.174e+00	1.142e+00	1.154e+00	1.156e+00	1.156e+00	1.142e+00	1.153e+00	1.149e+00	1.132e+00
65	1.212e+00	1.174e+00	1.187e+00	1.192e+00	1.191e+00	1.174e+00	1.187e+00	1.182e+00	1.161e+00
66	1.252e+00	1.208e+00	1.222e+00	1.229e+00	1.226e+00	1.208e+00	1.223e+00	1.217e+00	1.192e+00
67	1.293e+00	1.244e+00	1.258e+00	1.267e+00	1.263e+00	1.243e+00	1.260e+00	1.252e+00	1.225e+00
68	1.336e+00	1.281e+00	1.294e+00	1.307e+00	1.301e+00	1.280e+00	1.299e+00	1.289e+00	1.259e+00
69	1.380e+00	1.321e+00	1.332e+00	1.350e+00	1.340e+00	1.318e+00	1.340e+00	1.328e+00	1.295e+00
70	1.426e+00	1.363e+00	1.369e+00	1.393e+00	1.381e+00	1.358e+00	1.382e+00	1.368e+00	1.331e+00
71	1.472e+00	1.407e+00	1.407e+00	1.439e+00	1.423e+00	1.399e+00	1.426e+00	1.409e+00	1.368e+00
72	1.521e+00	1.453e+00	1.446e+00	1.486e+00	1.466e+00	1.441e+00	1.471e+00	1.452e+00	1.407e+00
73	1.572e+00	1.500e+00	1.486e+00	1.534e+00	1.510e+00	1.484e+00	1.518e+00	1.497e+00	1.446e+00
74	1.624e+00	1.548e+00	1.528e+00	1.585e+00	1.557e+00	1.528e+00	1.567e+00	1.542e+00	1.487e+00
75	1.679e+00	1.597e+00	1.570e+00	1.637e+00	1.604e+00	1.573e+00	1.618e+00	1.589e+00	1.529e+00
76	1.735e+00	1.647e+00	1.613e+00	1.691e+00	1.653e+00	1.619e+00	1.670e+00	1.637e+00	1.572e+00
77	1.793e+00	1.698e+00	1.656e+00	1.746e+00	1.703e+00	1.666e+00	1.724e+00	1.686e+00	1.616e+00
78	1.853e+00	1.750e+00	1.701e+00	1.803e+00	1.754e+00	1.713e+00	1.778e+00	1.736e+00	1.662e+00
79	1.914e+00	1.802e+00	1.746e+00	1.861e+00	1.807e+00	1.761e+00	1.834e+00	1.786e+00	1.708e+00
80	1.976e+00	1.856e+00	1.793e+00	1.921e+00	1.861e+00	1.809e+00	1.891e+00	1.838e+00	1.754e+00
81	2.040e+00	1.910e+00	1.842e+00	1.982e+00	1.915e+00	1.858e+00	1.950e+00	1.890e+00	1.800e+00
82	2.106e+00	1.965e+00	1.891e+00	2.044e+00	1.971e+00	1.907e+00	2.009e+00	1.943e+00	1.847e+00
83	2.174e+00	2.022e+00	1.942e+00	2.108e+00	2.028e+00	1.956e+00	2.069e+00	1.997e+00	1.892e+00
84	2.244e+00	2.080e+00	1.995e+00	2.174e+00	2.085e+00	2.004e+00	2.131e+00	2.053e+00	1.938e+00
85	2.315e+00	2.138e+00	2.047e+00	2.240e+00	2.143e+00	2.052e+00	2.194e+00	2.109e+00	1.983e+00
86	2.389e+00	2.199e+00	2.102e+00	2.308e+00	2.203e+00	2.100e+00	2.259e+00	2.167e+00	2.028e+00
87	2.466e+00	2.262e+00	2.159e+00	2.379e+00	2.264e+00	2.148e+00	2.326e+00	2.226e+00	2.075e+00
88	2.541e+00	2.322e+00	2.211e+00	2.447e+00	2.322e+00	2.193e+00	2.390e+00	2.282e+00	2.117e+00
89	2.619e+00	2.385e+00	2.263e+00	2.517e+00	2.382e+00	2.238e+00	2.457e+00	2.340e+00	2.160e+00
90	2.694e+00	2.444e+00	2.310e+00	2.585e+00	2.438e+00	2.280e+00	2.520e+00	2.393e+00	2.198e+00
91	2.762e+00	2.494e+00	2.349e+00	2.646e+00	2.485e+00	2.313e+00	2.576e+00	2.438e+00	2.229e+00
92	2.826e+00	2.540e+00	2.382e+00	2.703e+00	2.529e+00	2.342e+00	2.628e+00	2.478e+00	2.254e+00
93	2.874e+00	2.569e+00	2.397e+00	2.746e+00	2.556e+00	2.355e+00	2.665e+00	2.503e+00	2.265e+00
94	2.907e+00	2.583e+00	2.394e+00	2.772e+00	2.568e+00	2.352e+00	2.685e+00	2.511e+00	2.261e+00
95	2.926e+00	2.584e+00	2.377e+00	2.787e+00	2.567e+00	2.338e+00	2.693e+00	2.507e+00	2.246e+00
96	2.929e+00	2.571e+00	2.346e+00	2.787e+00	2.553e+00	2.310e+00	2.687e+00	2.489e+00	2.218e+00
97	2.920e+00	2.545e+00	2.302e+00	2.774e+00	2.527e+00	2.271e+00	2.668e+00	2.458e+00	2.180e+00
98	2.895e+00	2.506e+00	2.246e+00	2.748e+00	2.488e+00	2.221e+00	2.636e+00	2.416e+00	2.132e+00
99	2.856e+00	2.455e+00	2.178e+00	2.708e+00	2.436e+00	2.161e+00	2.590e+00	2.361e+00	2.074e+00
100	2.803e+00	2.393e+00	2.101e+00	2.655e+00	2.375e+00	2.091e+00	2.532e+00	2.296e+00	2.008e+00
