## Supplementary Data: A zip file containing the simulation executable, the source code, R scripts, batch files, and simulation results. for "Age-related late-onset disease heritability patterns and implications for genome-wide association studies": CasesMultipleYoungOldCohortStatisticalPower.csv

age	X1	X2	X3	X4	X5	X6	X7	X8	X9
59	1.000e+00	1.000e+00	1.000e+00	1.000e+00	1.000e+00	1.000e+00	1.000e+00	1.000e+00	1.000e+00
60	9.998e-01	9.997e-01	9.999e-01	9.998e-01	9.999e-01	9.999e-01	9.998e-01	9.998e-01	9.999e-01
61	9.993e-01	9.991e-01	9.993e-01	9.992e-01	9.993e-01	9.994e-01	9.993e-01	9.992e-01	9.993e-01
62	9.984e-01	9.981e-01	9.984e-01	9.983e-01	9.984e-01	9.985e-01	9.983e-01	9.983e-01	9.984e-01
63	9.971e-01	9.967e-01	9.971e-01	9.970e-01	9.971e-01	9.973e-01	9.970e-01	9.970e-01	9.971e-01
64	9.954e-01	9.949e-01	9.953e-01	9.953e-01	9.954e-01	9.955e-01	9.952e-01	9.952e-01	9.953e-01
65	9.933e-01	9.928e-01	9.931e-01	9.932e-01	9.933e-01	9.934e-01	9.931e-01	9.931e-01	9.931e-01
66	9.909e-01	9.903e-01	9.905e-01	9.907e-01	9.908e-01	9.910e-01	9.906e-01	9.906e-01	9.906e-01
67	9.881e-01	9.873e-01	9.875e-01	9.878e-01	9.879e-01	9.880e-01	9.877e-01	9.876e-01	9.876e-01
68	9.851e-01	9.842e-01	9.842e-01	9.846e-01	9.848e-01	9.848e-01	9.845e-01	9.845e-01	9.844e-01
69	9.816e-01	9.806e-01	9.805e-01	9.811e-01	9.812e-01	9.813e-01	9.809e-01	9.809e-01	9.807e-01
70	9.777e-01	9.767e-01	9.763e-01	9.772e-01	9.772e-01	9.772e-01	9.770e-01	9.768e-01	9.766e-01
71	9.734e-01	9.724e-01	9.720e-01	9.728e-01	9.728e-01	9.729e-01	9.726e-01	9.724e-01	9.721e-01
72	9.684e-01	9.672e-01	9.665e-01	9.676e-01	9.676e-01	9.675e-01	9.674e-01	9.672e-01	9.667e-01
73	9.627e-01	9.615e-01	9.605e-01	9.619e-01	9.617e-01	9.617e-01	9.617e-01	9.614e-01	9.608e-01
74	9.563e-01	9.550e-01	9.537e-01	9.554e-01	9.552e-01	9.550e-01	9.551e-01	9.547e-01	9.540e-01
75	9.491e-01	9.475e-01	9.459e-01	9.480e-01	9.476e-01	9.473e-01	9.476e-01	9.471e-01	9.462e-01
76	9.413e-01	9.395e-01	9.375e-01	9.400e-01	9.395e-01	9.392e-01	9.396e-01	9.390e-01	9.380e-01
77	9.321e-01	9.300e-01	9.277e-01	9.307e-01	9.300e-01	9.294e-01	9.301e-01	9.294e-01	9.282e-01
78	9.220e-01	9.196e-01	9.169e-01	9.204e-01	9.195e-01	9.188e-01	9.198e-01	9.189e-01	9.173e-01
79	9.109e-01	9.080e-01	9.050e-01	9.091e-01	9.079e-01	9.070e-01	9.084e-01	9.072e-01	9.053e-01
80	8.984e-01	8.951e-01	8.918e-01	8.963e-01	8.949e-01	8.938e-01	8.955e-01	8.941e-01	8.919e-01
81	8.851e-01	8.813e-01	8.778e-01	8.828e-01	8.811e-01	8.798e-01	8.818e-01	8.802e-01	8.775e-01
82	8.702e-01	8.658e-01	8.620e-01	8.677e-01	8.656e-01	8.639e-01	8.665e-01	8.645e-01	8.613e-01
83	8.541e-01	8.490e-01	8.449e-01	8.512e-01	8.487e-01	8.466e-01	8.499e-01	8.475e-01	8.437e-01
84	8.371e-01	8.312e-01	8.269e-01	8.339e-01	8.309e-01	8.284e-01	8.324e-01	8.296e-01	8.252e-01
85	8.186e-01	8.120e-01	8.072e-01	8.151e-01	8.116e-01	8.085e-01	8.134e-01	8.101e-01	8.050e-01
86	7.991e-01	7.916e-01	7.863e-01	7.951e-01	7.911e-01	7.873e-01	7.932e-01	7.895e-01	7.836e-01
87	7.788e-01	7.704e-01	7.646e-01	7.744e-01	7.699e-01	7.653e-01	7.724e-01	7.681e-01	7.613e-01
88	7.574e-01	7.481e-01	7.416e-01	7.526e-01	7.475e-01	7.419e-01	7.503e-01	7.455e-01	7.377e-01
89	7.354e-01	7.253e-01	7.180e-01	7.301e-01	7.243e-01	7.180e-01	7.276e-01	7.222e-01	7.133e-01
90	7.127e-01	7.017e-01	6.936e-01	7.069e-01	7.004e-01	6.931e-01	7.041e-01	6.981e-01	6.882e-01
91	6.892e-01	6.772e-01	6.687e-01	6.830e-01	6.757e-01	6.675e-01	6.801e-01	6.732e-01	6.623e-01
92	6.655e-01	6.524e-01	6.435e-01	6.589e-01	6.506e-01	6.414e-01	6.556e-01	6.481e-01	6.361e-01
93	6.413e-01	6.272e-01	6.174e-01	6.344e-01	6.251e-01	6.148e-01	6.308e-01	6.223e-01	6.093e-01
94	6.170e-01	6.016e-01	5.906e-01	6.097e-01	5.994e-01	5.878e-01	6.057e-01	5.963e-01	5.823e-01
95	5.927e-01	5.760e-01	5.639e-01	5.850e-01	5.737e-01	5.609e-01	5.806e-01	5.703e-01	5.553e-01
96	5.686e-01	5.507e-01	5.372e-01	5.604e-01	5.482e-01	5.341e-01	5.557e-01	5.444e-01	5.285e-01
97	5.447e-01	5.257e-01	5.109e-01	5.361e-01	5.230e-01	5.078e-01	5.311e-01	5.190e-01	5.022e-01
98	5.211e-01	5.011e-01	4.850e-01	5.122e-01	4.983e-01	4.820e-01	5.069e-01	4.940e-01	4.765e-01
99	4.981e-01	4.770e-01	4.597e-01	4.888e-01	4.741e-01	4.568e-01	4.832e-01	4.695e-01	4.515e-01
100	4.755e-01	4.535e-01	4.351e-01	4.660e-01	4.505e-01	4.324e-01	4.601e-01	4.457e-01	4.271e-01
