## Supplementary Data: A zip file containing the simulation executable, the source code, R scripts, batch files, and simulation results. for "Age-related late-onset disease heritability patterns and implications for genome-wide association studies": CasesNeededCohortStatisticalPower.csv

age	X1	X2	X3	X4	X5	X6	X7	X8	X9
59	1.454e+06	3.491e+06	1.729e+07	1.080e+05	2.513e+05	1.221e+06	4.022e+04	9.250e+04	4.565e+05
60	1.495e+06	3.570e+06	1.759e+07	1.114e+05	2.582e+05	1.250e+06	4.127e+04	9.517e+04	4.686e+05
61	1.545e+06	3.709e+06	1.798e+07	1.143e+05	2.649e+05	1.280e+06	4.239e+04	9.775e+04	4.790e+05
62	1.591e+06	3.800e+06	1.845e+07	1.176e+05	2.733e+05	1.310e+06	4.359e+04	1.003e+05	4.908e+05
63	1.645e+06	3.888e+06	1.919e+07	1.210e+05	2.818e+05	1.350e+06	4.490e+04	1.032e+05	5.010e+05
64	1.702e+06	3.983e+06	1.994e+07	1.247e+05	2.906e+05	1.388e+06	4.621e+04	1.062e+05	5.139e+05
65	1.764e+06	4.094e+06	2.036e+07	1.287e+05	2.987e+05	1.426e+06	4.761e+04	1.094e+05	5.270e+05
66	1.820e+06	4.223e+06	2.089e+07	1.327e+05	3.072e+05	1.467e+06	4.910e+04	1.126e+05	5.437e+05
67	1.879e+06	4.339e+06	2.153e+07	1.368e+05	3.167e+05	1.513e+06	5.059e+04	1.158e+05	5.580e+05
68	1.933e+06	4.477e+06	2.209e+07	1.413e+05	3.260e+05	1.561e+06	5.215e+04	1.193e+05	5.764e+05
69	1.999e+06	4.621e+06	2.275e+07	1.458e+05	3.365e+05	1.604e+06	5.380e+04	1.228e+05	5.905e+05
70	2.066e+06	4.762e+06	2.348e+07	1.505e+05	3.464e+05	1.650e+06	5.551e+04	1.265e+05	6.078e+05
71	2.133e+06	4.928e+06	2.413e+07	1.553e+05	3.573e+05	1.703e+06	5.720e+04	1.304e+05	6.244e+05
72	2.202e+06	5.090e+06	2.487e+07	1.606e+05	3.675e+05	1.754e+06	5.899e+04	1.342e+05	6.418e+05
73	2.279e+06	5.250e+06	2.551e+07	1.656e+05	3.788e+05	1.805e+06	6.093e+04	1.383e+05	6.594e+05
74	2.358e+06	5.419e+06	2.610e+07	1.711e+05	3.901e+05	1.860e+06	6.287e+04	1.427e+05	6.766e+05
75	2.437e+06	5.596e+06	2.674e+07	1.767e+05	4.023e+05	1.914e+06	6.492e+04	1.470e+05	6.960e+05
76	2.517e+06	5.757e+06	2.751e+07	1.827e+05	4.144e+05	1.969e+06	6.704e+04	1.516e+05	7.161e+05
77	2.599e+06	5.934e+06	2.842e+07	1.885e+05	4.274e+05	2.026e+06	6.917e+04	1.560e+05	7.362e+05
78	2.684e+06	6.123e+06	2.918e+07	1.947e+05	4.399e+05	2.088e+06	7.138e+04	1.606e+05	7.605e+05
79	2.772e+06	6.298e+06	3.009e+07	2.010e+05	4.534e+05	2.145e+06	7.369e+04	1.652e+05	7.793e+05
80	2.867e+06	6.488e+06	3.079e+07	2.075e+05	4.667e+05	2.201e+06	7.594e+04	1.700e+05	7.997e+05
81	2.963e+06	6.683e+06	3.148e+07	2.142e+05	4.804e+05	2.263e+06	7.823e+04	1.747e+05	8.215e+05
82	3.053e+06	6.893e+06	3.226e+07	2.208e+05	4.945e+05	2.316e+06	8.060e+04	1.797e+05	8.430e+05
83	3.147e+06	7.065e+06	3.306e+07	2.276e+05	5.087e+05	2.376e+06	8.300e+04	1.848e+05	8.637e+05
84	3.249e+06	7.258e+06	3.404e+07	2.345e+05	5.230e+05	2.442e+06	8.542e+04	1.898e+05	8.841e+05
85	3.352e+06	7.463e+06	3.508e+07	2.416e+05	5.367e+05	2.499e+06	8.793e+04	1.948e+05	9.038e+05
86	3.462e+06	7.674e+06	3.604e+07	2.490e+05	5.516e+05	2.553e+06	9.049e+04	2.001e+05	9.240e+05
87	3.566e+06	7.887e+06	3.698e+07	2.561e+05	5.665e+05	2.611e+06	9.311e+04	2.054e+05	9.448e+05
88	3.677e+06	8.113e+06	3.801e+07	2.639e+05	5.818e+05	2.662e+06	9.575e+04	2.108e+05	9.635e+05
89	3.787e+06	8.330e+06	3.866e+07	2.714e+05	5.959e+05	2.713e+06	9.842e+04	2.160e+05	9.825e+05
90	3.902e+06	8.542e+06	3.953e+07	2.790e+05	6.114e+05	2.771e+06	1.011e+05	2.211e+05	1.002e+06
91	4.007e+06	8.720e+06	4.017e+07	2.860e+05	6.241e+05	2.816e+06	1.034e+05	2.258e+05	1.017e+06
92	4.099e+06	8.900e+06	4.068e+07	2.922e+05	6.358e+05	2.844e+06	1.057e+05	2.299e+05	1.031e+06
93	4.197e+06	9.065e+06	4.113e+07	2.978e+05	6.440e+05	2.878e+06	1.074e+05	2.328e+05	1.039e+06
94	4.268e+06	9.142e+06	4.133e+07	3.021e+05	6.504e+05	2.902e+06	1.088e+05	2.344e+05	1.041e+06
95	4.287e+06	9.187e+06	4.146e+07	3.047e+05	6.524e+05	2.902e+06	1.095e+05	2.346e+05	1.036e+06
96	4.302e+06	9.115e+06	4.129e+07	3.055e+05	6.501e+05	2.866e+06	1.095e+05	2.338e+05	1.027e+06
97	4.289e+06	8.984e+06	4.026e+07	3.044e+05	6.426e+05	2.796e+06	1.088e+05	2.310e+05	1.011e+06
98	4.231e+06	8.824e+06	3.878e+07	2.999e+05	6.297e+05	2.725e+06	1.067e+05	2.257e+05	9.846e+05
99	4.140e+06	8.546e+06	3.712e+07	2.914e+05	6.085e+05	2.619e+06	1.035e+05	2.180e+05	9.462e+05
100	3.975e+06	8.221e+06	3.500e+07	2.802e+05	5.835e+05	2.488e+06	9.939e+04	2.072e+05	8.924e+05
