## Supplementary Data: A zip file containing the simulation executable, the source code, R scripts, batch files, and simulation results. for "Age-related late-onset disease heritability patterns and implications for genome-wide association studies": CasesNeededCumulativeStatisticalPower.csv

age	X1	X2	X3	X4	X5	X6	X7	X8	X9
40	7.999e+05	1.569e+06	7.832e+06	6.263e+04	1.517e+05	7.541e+05	2.168e+04	5.133e+04	2.686e+05
41	8.731e+05	1.786e+06	1.010e+07	6.387e+04	1.510e+05	7.445e+05	2.337e+04	5.356e+04	2.781e+05
42	9.384e+05	1.969e+06	1.115e+07	6.564e+04	1.557e+05	8.265e+05	2.426e+04	5.619e+04	3.108e+05
43	9.464e+05	2.041e+06	1.233e+07	6.860e+04	1.562e+05	8.946e+05	2.514e+04	5.794e+04	3.118e+05
44	9.334e+05	2.117e+06	1.171e+07	6.973e+04	1.633e+05	9.524e+05	2.546e+04	5.897e+04	3.082e+05
45	9.439e+05	2.193e+06	1.306e+07	7.137e+04	1.664e+05	9.547e+05	2.619e+04	6.111e+04	3.124e+05
46	9.673e+05	2.323e+06	1.333e+07	7.302e+04	1.705e+05	9.612e+05	2.712e+04	6.354e+04	3.188e+05
47	1.003e+06	2.339e+06	1.366e+07	7.472e+04	1.763e+05	9.493e+05	2.788e+04	6.528e+04	3.205e+05
48	1.046e+06	2.418e+06	1.347e+07	7.596e+04	1.807e+05	9.722e+05	2.868e+04	6.757e+04	3.322e+05
49	1.063e+06	2.528e+06	1.329e+07	7.863e+04	1.866e+05	9.748e+05	2.958e+04	6.927e+04	3.379e+05
50	1.090e+06	2.583e+06	1.379e+07	8.115e+04	1.892e+05	9.821e+05	3.033e+04	7.093e+04	3.445e+05
51	1.107e+06	2.686e+06	1.396e+07	8.306e+04	1.918e+05	9.849e+05	3.115e+04	7.242e+04	3.538e+05
52	1.149e+06	2.718e+06	1.414e+07	8.518e+04	1.975e+05	1.012e+06	3.203e+04	7.432e+04	3.642e+05
53	1.186e+06	2.797e+06	1.401e+07	8.801e+04	2.024e+05	1.048e+06	3.286e+04	7.629e+04	3.723e+05
54	1.224e+06	2.845e+06	1.459e+07	9.008e+04	2.080e+05	1.059e+06	3.370e+04	7.824e+04	3.844e+05
55	1.266e+06	2.897e+06	1.491e+07	9.259e+04	2.140e+05	1.087e+06	3.449e+04	8.020e+04	3.921e+05
56	1.293e+06	2.965e+06	1.507e+07	9.453e+04	2.196e+05	1.104e+06	3.530e+04	8.228e+04	4.024e+05
57	1.328e+06	3.048e+06	1.515e+07	9.691e+04	2.255e+05	1.141e+06	3.623e+04	8.433e+04	4.126e+05
58	1.377e+06	3.134e+06	1.572e+07	1.001e+05	2.316e+05	1.162e+06	3.718e+04	8.626e+04	4.227e+05
59	1.411e+06	3.254e+06	1.629e+07	1.027e+05	2.377e+05	1.186e+06	3.822e+04	8.835e+04	4.331e+05
60	1.451e+06	3.354e+06	1.692e+07	1.054e+05	2.435e+05	1.209e+06	3.921e+04	9.068e+04	4.418e+05
61	1.486e+06	3.467e+06	1.736e+07	1.084e+05	2.506e+05	1.236e+06	4.033e+04	9.311e+04	4.521e+05
62	1.530e+06	3.555e+06	1.768e+07	1.116e+05	2.577e+05	1.267e+06	4.152e+04	9.555e+04	4.649e+05
63	1.573e+06	3.653e+06	1.821e+07	1.147e+05	2.658e+05	1.301e+06	4.271e+04	9.815e+04	4.752e+05
64	1.621e+06	3.755e+06	1.871e+07	1.183e+05	2.740e+05	1.343e+06	4.395e+04	1.008e+05	4.885e+05
65	1.673e+06	3.867e+06	1.900e+07	1.223e+05	2.814e+05	1.376e+06	4.522e+04	1.036e+05	5.026e+05
66	1.723e+06	3.976e+06	1.946e+07	1.258e+05	2.900e+05	1.418e+06	4.649e+04	1.067e+05	5.161e+05
67	1.777e+06	4.104e+06	1.998e+07	1.297e+05	2.984e+05	1.456e+06	4.787e+04	1.096e+05	5.295e+05
68	1.833e+06	4.251e+06	2.071e+07	1.336e+05	3.076e+05	1.501e+06	4.938e+04	1.126e+05	5.445e+05
69	1.892e+06	4.378e+06	2.134e+07	1.376e+05	3.168e+05	1.538e+06	5.086e+04	1.160e+05	5.591e+05
70	1.960e+06	4.527e+06	2.189e+07	1.421e+05	3.269e+05	1.573e+06	5.245e+04	1.197e+05	5.759e+05
71	2.020e+06	4.662e+06	2.245e+07	1.466e+05	3.366e+05	1.617e+06	5.407e+04	1.234e+05	5.937e+05
72	2.085e+06	4.793e+06	2.326e+07	1.511e+05	3.465e+05	1.665e+06	5.573e+04	1.271e+05	6.108e+05
73	2.150e+06	4.930e+06	2.381e+07	1.561e+05	3.569e+05	1.715e+06	5.753e+04	1.308e+05	6.281e+05
74	2.216e+06	5.090e+06	2.460e+07	1.612e+05	3.678e+05	1.764e+06	5.940e+04	1.349e+05	6.473e+05
75	2.288e+06	5.256e+06	2.532e+07	1.664e+05	3.791e+05	1.814e+06	6.124e+04	1.389e+05	6.636e+05
76	2.364e+06	5.406e+06	2.617e+07	1.718e+05	3.907e+05	1.865e+06	6.319e+04	1.431e+05	6.814e+05
77	2.443e+06	5.574e+06	2.690e+07	1.771e+05	4.025e+05	1.915e+06	6.516e+04	1.475e+05	7.003e+05
78	2.521e+06	5.740e+06	2.762e+07	1.827e+05	4.145e+05	1.967e+06	6.713e+04	1.518e+05	7.194e+05
79	2.599e+06	5.905e+06	2.836e+07	1.883e+05	4.265e+05	2.021e+06	6.915e+04	1.560e+05	7.373e+05
80	2.675e+06	6.078e+06	2.912e+07	1.938e+05	4.383e+05	2.073e+06	7.116e+04	1.602e+05	7.561e+05
81	2.759e+06	6.239e+06	2.984e+07	1.996e+05	4.499e+05	2.125e+06	7.315e+04	1.644e+05	7.734e+05
82	2.838e+06	6.410e+06	3.046e+07	2.054e+05	4.617e+05	2.172e+06	7.515e+04	1.683e+05	7.912e+05
83	2.917e+06	6.565e+06	3.114e+07	2.107e+05	4.732e+05	2.220e+06	7.707e+04	1.723e+05	8.082e+05
84	2.994e+06	6.720e+06	3.177e+07	2.160e+05	4.838e+05	2.261e+06	7.888e+04	1.760e+05	8.224e+05
85	3.065e+06	6.859e+06	3.231e+07	2.209e+05	4.938e+05	2.299e+06	8.063e+04	1.795e+05	8.354e+05
86	3.137e+06	6.982e+06	3.282e+07	2.257e+05	5.026e+05	2.334e+06	8.223e+04	1.825e+05	8.476e+05
87	3.201e+06	7.107e+06	3.328e+07	2.301e+05	5.107e+05	2.362e+06	8.372e+04	1.853e+05	8.580e+05
88	3.262e+06	7.215e+06	3.363e+07	2.342e+05	5.174e+05	2.385e+06	8.508e+04	1.877e+05	8.657e+05
89	3.317e+06	7.298e+06	3.384e+07	2.379e+05	5.235e+05	2.401e+06	8.624e+04	1.897e+05	8.708e+05
90	3.369e+06	7.372e+06	3.395e+07	2.411e+05	5.282e+05	2.413e+06	8.727e+04	1.912e+05	8.736e+05
91	3.417e+06	7.436e+06	3.412e+07	2.439e+05	5.322e+05	2.418e+06	8.817e+04	1.925e+05	8.752e+05
92	3.456e+06	7.490e+06	3.413e+07	2.465e+05	5.350e+05	2.415e+06	8.892e+04	1.933e+05	8.728e+05
93	3.488e+06	7.526e+06	3.393e+07	2.485e+05	5.364e+05	2.405e+06	8.944e+04	1.935e+05	8.678e+05
94	3.506e+06	7.519e+06	3.356e+07	2.494e+05	5.350e+05	2.381e+06	8.959e+04	1.928e+05	8.588e+05
95	3.506e+06	7.466e+06	3.308e+07	2.486e+05	5.302e+05	2.345e+06	8.921e+04	1.908e+05	8.436e+05
96	3.477e+06	7.352e+06	3.229e+07	2.460e+05	5.211e+05	2.288e+06	8.806e+04	1.873e+05	8.222e+05
97	3.420e+06	7.171e+06	3.125e+07	2.411e+05	5.074e+05	2.206e+06	8.613e+04	1.820e+05	7.929e+05
98	3.323e+06	6.912e+06	2.990e+07	2.339e+05	4.887e+05	2.105e+06	8.335e+04	1.749e+05	7.568e+05
99	3.192e+06	6.593e+06	2.816e+07	2.245e+05	4.655e+05	1.983e+06	7.978e+04	1.663e+05	7.130e+05
100	3.036e+06	6.216e+06	2.625e+07	2.129e+05	4.378e+05	1.851e+06	7.552e+04	1.562e+05	6.634e+05
