## Supplementary Data: A zip file containing the simulation executable, the source code, R scripts, batch files, and simulation results. for "Age-related late-onset disease heritability patterns and implications for genome-wide association studies": CasesNeededStatisticalPower.csv

age	X1	X2	X3	X4	X5	X6	X7	X8	X9
40	8.621e+05	1.668e+06	1.272e+07	6.623e+04	1.667e+05	7.957e+05	2.310e+04	5.688e+04	2.455e+05
41	9.844e+05	2.145e+06	1.491e+07	6.552e+04	1.501e+05	7.323e+05	2.588e+04	5.667e+04	2.914e+05
42	1.066e+06	2.347e+06	1.330e+07	6.881e+04	1.641e+05	9.988e+05	2.589e+04	6.108e+04	3.803e+05
43	9.629e+05	2.200e+06	1.544e+07	7.531e+04	1.573e+05	1.062e+06	2.710e+04	6.180e+04	3.140e+05
44	9.038e+05	2.317e+06	1.040e+07	7.253e+04	1.821e+05	1.115e+06	2.623e+04	6.151e+04	3.000e+05
45	9.734e+05	2.420e+06	1.812e+07	7.606e+04	1.751e+05	9.608e+05	2.830e+04	6.750e+04	3.242e+05
46	1.042e+06	2.786e+06	1.418e+07	7.830e+04	1.835e+05	9.811e+05	3.022e+04	7.166e+04	3.392e+05
47	1.134e+06	2.390e+06	1.483e+07	8.064e+04	1.974e+05	9.127e+05	3.057e+04	7.145e+04	3.259e+05
48	1.217e+06	2.726e+06	1.284e+07	8.059e+04	1.978e+05	1.059e+06	3.177e+04	7.656e+04	3.788e+05
49	1.134e+06	3.009e+06	1.266e+07	8.987e+04	2.108e+05	9.847e+05	3.333e+04	7.620e+04	3.602e+05
50	1.205e+06	2.818e+06	1.605e+07	9.233e+04	1.999e+05	1.012e+06	3.355e+04	7.810e+04	3.726e+05
51	1.181e+06	3.184e+06	1.471e+07	9.167e+04	2.033e+05	9.973e+05	3.495e+04	7.910e+04	3.964e+05
52	1.361e+06	2.864e+06	1.494e+07	9.536e+04	2.253e+05	1.143e+06	3.625e+04	8.339e+04	4.144e+05
53	1.376e+06	3.199e+06	1.346e+07	1.025e+05	2.269e+05	1.231e+06	3.704e+04	8.614e+04	4.120e+05
54	1.422e+06	3.085e+06	1.778e+07	1.007e+05	2.370e+05	1.114e+06	3.799e+04	8.829e+04	4.483e+05
55	1.497e+06	3.168e+06	1.663e+07	1.061e+05	2.461e+05	1.241e+06	3.867e+04	9.066e+04	4.327e+05
56	1.440e+06	3.330e+06	1.589e+07	1.050e+05	2.511e+05	1.191e+06	3.971e+04	9.372e+04	4.588e+05
57	1.527e+06	3.521e+06	1.562e+07	1.103e+05	2.586e+05	1.362e+06	4.154e+04	9.585e+04	4.702e+05
58	1.674e+06	3.640e+06	1.918e+07	1.189e+05	2.671e+05	1.276e+06	4.269e+04	9.730e+04	4.816e+05
59	1.608e+06	4.004e+06	1.978e+07	1.183e+05	2.738e+05	1.331e+06	4.444e+04	1.007e+05	4.943e+05
60	1.701e+06	3.972e+06	2.098e+07	1.215e+05	2.791e+05	1.345e+06	4.522e+04	1.049e+05	4.939e+05
61	1.701e+06	4.186e+06	2.007e+07	1.271e+05	2.944e+05	1.398e+06	4.735e+04	1.082e+05	5.152e+05
62	1.811e+06	4.112e+06	1.971e+07	1.321e+05	3.030e+05	1.461e+06	4.909e+04	1.110e+05	5.469e+05
63	1.855e+06	4.290e+06	2.165e+07	1.352e+05	3.193e+05	1.525e+06	5.049e+04	1.150e+05	5.407e+05
64	1.943e+06	4.430e+06	2.201e+07	1.425e+05	3.286e+05	1.625e+06	5.218e+04	1.183e+05	5.767e+05
65	2.024e+06	4.635e+06	2.099e+07	1.495e+05	3.319e+05	1.594e+06	5.385e+04	1.223e+05	5.983e+05
66	2.068e+06	4.728e+06	2.262e+07	1.505e+05	3.496e+05	1.716e+06	5.526e+04	1.283e+05	6.098e+05
67	2.164e+06	5.018e+06	2.363e+07	1.571e+05	3.577e+05	1.723e+06	5.766e+04	1.299e+05	6.239e+05
68	2.245e+06	5.336e+06	2.611e+07	1.622e+05	3.746e+05	1.826e+06	6.034e+04	1.350e+05	6.528e+05
69	2.332e+06	5.319e+06	2.602e+07	1.676e+05	3.858e+05	1.817e+06	6.190e+04	1.409e+05	6.671e+05
70	2.486e+06	5.681e+06	2.613e+07	1.766e+05	4.044e+05	1.840e+06	6.465e+04	1.479e+05	7.053e+05
71	2.496e+06	5.727e+06	2.689e+07	1.820e+05	4.127e+05	1.961e+06	6.687e+04	1.525e+05	7.344e+05
72	2.612e+06	5.867e+06	2.987e+07	1.882e+05	4.280e+05	2.064e+06	6.935e+04	1.577e+05	7.504e+05
73	2.701e+06	6.092e+06	2.856e+07	1.981e+05	4.449e+05	2.131e+06	7.272e+04	1.623e+05	7.751e+05
74	2.801e+06	6.495e+06	3.157e+07	2.062e+05	4.640e+05	2.201e+06	7.589e+04	1.712e+05	8.166e+05
75	2.951e+06	6.791e+06	3.194e+07	2.144e+05	4.835e+05	2.284e+06	7.823e+04	1.762e+05	8.186e+05
76	3.097e+06	6.875e+06	3.448e+07	2.236e+05	5.037e+05	2.362e+06	8.218e+04	1.840e+05	8.580e+05
77	3.251e+06	7.315e+06	3.457e+07	2.327e+05	5.251e+05	2.443e+06	8.547e+04	1.925e+05	8.987e+05
78	3.371e+06	7.578e+06	3.576e+07	2.434e+05	5.474e+05	2.558e+06	8.883e+04	1.996e+05	9.353e+05
79	3.523e+06	7.880e+06	3.736e+07	2.547e+05	5.701e+05	2.676e+06	9.312e+04	2.071e+05	9.603e+05
80	3.663e+06	8.324e+06	3.924e+07	2.656e+05	5.942e+05	2.775e+06	9.726e+04	2.161e+05	1.010e+06
81	3.923e+06	8.587e+06	4.059e+07	2.808e+05	6.193e+05	2.904e+06	1.017e+05	2.253e+05	1.041e+06
82	4.077e+06	9.136e+06	4.163e+07	2.960e+05	6.530e+05	2.988e+06	1.071e+05	2.344e+05	1.096e+06
83	4.316e+06	9.476e+06	4.441e+07	3.072e+05	6.854e+05	3.158e+06	1.122e+05	2.479e+05	1.146e+06
84	4.558e+06	1.004e+07	4.643e+07	3.258e+05	7.176e+05	3.268e+06	1.179e+05	2.598e+05	1.182e+06
85	4.794e+06	1.052e+07	4.836e+07	3.446e+05	7.573e+05	3.435e+06	1.248e+05	2.734e+05	1.240e+06
86	5.167e+06	1.108e+07	5.130e+07	3.674e+05	7.970e+05	3.639e+06	1.323e+05	2.880e+05	1.315e+06
87	5.499e+06	1.198e+07	5.457e+07	3.918e+05	8.498e+05	3.820e+06	1.413e+05	3.064e+05	1.393e+06
88	5.951e+06	1.281e+07	5.783e+07	4.238e+05	9.065e+05	4.081e+06	1.523e+05	3.278e+05	1.472e+06
89	6.487e+06	1.373e+07	6.124e+07	4.610e+05	9.855e+05	4.367e+06	1.646e+05	3.542e+05	1.572e+06
90	7.187e+06	1.508e+07	6.614e+07	5.059e+05	1.072e+06	4.747e+06	1.812e+05	3.859e+05	1.700e+06
91	8.067e+06	1.682e+07	7.503e+07	5.656e+05	1.193e+06	5.194e+06	2.018e+05	4.283e+05	1.878e+06
92	9.100e+06	1.903e+07	8.198e+07	6.437e+05	1.340e+06	5.751e+06	2.282e+05	4.806e+05	2.052e+06
93	1.044e+07	2.175e+07	8.979e+07	7.372e+05	1.520e+06	6.442e+06	2.609e+05	5.412e+05	2.298e+06
94	1.206e+07	2.449e+07	1.003e+08	8.456e+05	1.718e+06	7.187e+06	2.982e+05	6.138e+05	2.579e+06
95	1.400e+07	2.788e+07	1.158e+08	9.647e+05	1.945e+06	8.134e+06	3.421e+05	6.905e+05	2.862e+06
96	1.591e+07	3.150e+07	1.274e+08	1.102e+06	2.192e+06	9.002e+06	3.861e+05	7.785e+05	3.205e+06
97	1.846e+07	3.564e+07	1.442e+08	1.256e+06	2.478e+06	9.831e+06	4.392e+05	8.718e+05	3.534e+06
98	2.064e+07	3.953e+07	1.593e+08	1.429e+06	2.780e+06	1.092e+07	4.964e+05	9.738e+05	3.939e+06
99	2.343e+07	4.478e+07	1.681e+08	1.627e+06	3.109e+06	1.189e+07	5.625e+05	1.095e+06	4.277e+06
100	2.705e+07	5.026e+07	1.885e+08	1.836e+06	3.449e+06	1.344e+07	6.379e+05	1.213e+06	4.675e+06
