## Supplementary Data: A zip file containing the simulation executable, the source code, R scripts, batch files, and simulation results. for "Age-related late-onset disease heritability patterns and implications for genome-wide association studies": CasesNeededYoungOldCohortStatisticalPower.csv

age	X1	X2	X3	X4	X5	X6	X7	X8	X9
59	1.450e+06	3.498e+06	1.712e+07	1.080e+05	2.508e+05	1.217e+06	4.013e+04	9.250e+04	4.561e+05
60	1.449e+06	3.497e+06	1.712e+07	1.080e+05	2.508e+05	1.217e+06	4.012e+04	9.248e+04	4.561e+05
61	1.449e+06	3.495e+06	1.711e+07	1.079e+05	2.507e+05	1.216e+06	4.010e+04	9.242e+04	4.558e+05
62	1.447e+06	3.491e+06	1.709e+07	1.078e+05	2.504e+05	1.215e+06	4.006e+04	9.234e+04	4.554e+05
63	1.446e+06	3.486e+06	1.707e+07	1.077e+05	2.501e+05	1.213e+06	4.001e+04	9.222e+04	4.548e+05
64	1.443e+06	3.480e+06	1.704e+07	1.075e+05	2.497e+05	1.211e+06	3.994e+04	9.205e+04	4.540e+05
65	1.440e+06	3.472e+06	1.700e+07	1.073e+05	2.492e+05	1.209e+06	3.985e+04	9.186e+04	4.530e+05
66	1.437e+06	3.464e+06	1.696e+07	1.070e+05	2.485e+05	1.206e+06	3.975e+04	9.163e+04	4.519e+05
67	1.433e+06	3.453e+06	1.691e+07	1.067e+05	2.478e+05	1.202e+06	3.964e+04	9.135e+04	4.505e+05
68	1.428e+06	3.443e+06	1.685e+07	1.063e+05	2.470e+05	1.198e+06	3.951e+04	9.106e+04	4.490e+05
69	1.423e+06	3.430e+06	1.679e+07	1.059e+05	2.461e+05	1.194e+06	3.936e+04	9.073e+04	4.473e+05
70	1.417e+06	3.416e+06	1.672e+07	1.055e+05	2.451e+05	1.189e+06	3.921e+04	9.035e+04	4.455e+05
71	1.411e+06	3.401e+06	1.664e+07	1.051e+05	2.440e+05	1.184e+06	3.903e+04	8.995e+04	4.434e+05
72	1.404e+06	3.383e+06	1.655e+07	1.045e+05	2.427e+05	1.177e+06	3.882e+04	8.946e+04	4.410e+05
73	1.396e+06	3.363e+06	1.645e+07	1.039e+05	2.412e+05	1.170e+06	3.859e+04	8.892e+04	4.383e+05
74	1.386e+06	3.340e+06	1.633e+07	1.032e+05	2.396e+05	1.162e+06	3.833e+04	8.830e+04	4.352e+05
75	1.376e+06	3.314e+06	1.620e+07	1.024e+05	2.377e+05	1.153e+06	3.803e+04	8.760e+04	4.316e+05
76	1.365e+06	3.286e+06	1.605e+07	1.015e+05	2.357e+05	1.143e+06	3.771e+04	8.686e+04	4.279e+05
77	1.351e+06	3.253e+06	1.588e+07	1.005e+05	2.333e+05	1.131e+06	3.732e+04	8.596e+04	4.234e+05
78	1.337e+06	3.216e+06	1.570e+07	9.940e+04	2.307e+05	1.118e+06	3.691e+04	8.499e+04	4.184e+05
79	1.321e+06	3.176e+06	1.550e+07	9.818e+04	2.277e+05	1.104e+06	3.645e+04	8.391e+04	4.129e+05
80	1.302e+06	3.131e+06	1.527e+07	9.680e+04	2.245e+05	1.088e+06	3.594e+04	8.270e+04	4.068e+05
81	1.283e+06	3.083e+06	1.503e+07	9.534e+04	2.210e+05	1.071e+06	3.539e+04	8.141e+04	4.003e+05
82	1.262e+06	3.028e+06	1.476e+07	9.371e+04	2.171e+05	1.051e+06	3.477e+04	7.996e+04	3.929e+05
83	1.238e+06	2.969e+06	1.447e+07	9.192e+04	2.129e+05	1.030e+06	3.411e+04	7.839e+04	3.849e+05
84	1.214e+06	2.907e+06	1.416e+07	9.006e+04	2.084e+05	1.008e+06	3.340e+04	7.673e+04	3.764e+05
85	1.187e+06	2.840e+06	1.382e+07	8.802e+04	2.036e+05	9.838e+05	3.264e+04	7.493e+04	3.672e+05
86	1.158e+06	2.769e+06	1.346e+07	8.587e+04	1.984e+05	9.580e+05	3.183e+04	7.302e+04	3.574e+05
87	1.129e+06	2.695e+06	1.309e+07	8.363e+04	1.931e+05	9.312e+05	3.099e+04	7.105e+04	3.473e+05
88	1.098e+06	2.617e+06	1.270e+07	8.128e+04	1.875e+05	9.028e+05	3.011e+04	6.896e+04	3.365e+05
89	1.066e+06	2.537e+06	1.229e+07	7.884e+04	1.817e+05	8.736e+05	2.920e+04	6.680e+04	3.254e+05
90	1.033e+06	2.454e+06	1.188e+07	7.634e+04	1.757e+05	8.434e+05	2.826e+04	6.457e+04	3.139e+05
91	9.992e+05	2.369e+06	1.145e+07	7.376e+04	1.695e+05	8.122e+05	2.729e+04	6.227e+04	3.021e+05
92	9.647e+05	2.282e+06	1.102e+07	7.116e+04	1.632e+05	7.805e+05	2.631e+04	5.994e+04	2.902e+05
93	9.298e+05	2.194e+06	1.057e+07	6.851e+04	1.568e+05	7.480e+05	2.531e+04	5.756e+04	2.780e+05
94	8.945e+05	2.104e+06	1.011e+07	6.584e+04	1.503e+05	7.152e+05	2.431e+04	5.515e+04	2.656e+05
95	8.593e+05	2.015e+06	9.656e+06	6.317e+04	1.439e+05	6.825e+05	2.330e+04	5.275e+04	2.533e+05
96	8.243e+05	1.926e+06	9.198e+06	6.052e+04	1.375e+05	6.499e+05	2.230e+04	5.036e+04	2.411e+05
97	7.896e+05	1.839e+06	8.747e+06	5.790e+04	1.312e+05	6.179e+05	2.131e+04	4.800e+04	2.291e+05
98	7.555e+05	1.753e+06	8.304e+06	5.532e+04	1.250e+05	5.865e+05	2.034e+04	4.569e+04	2.174e+05
99	7.221e+05	1.668e+06	7.871e+06	5.279e+04	1.189e+05	5.558e+05	1.939e+04	4.343e+04	2.059e+05
100	6.894e+05	1.586e+06	7.450e+06	5.032e+04	1.130e+05	5.261e+05	1.846e+04	4.123e+04	1.948e+05
