## Supplementary Data: A zip file containing the simulation executable, the source code, R scripts, batch files, and simulation results. for "Age-related late-onset disease heritability patterns and implications for genome-wide association studies": CohortHeritabilityAnalysis.csv

Age	PopMean	PopVar	PopSD	CaseMean	CaseVar	CaseSD	CumulativeCaseMean	CumulativeCaseVar	CumulativeCaseSD	Heritability	MeanOR	CaseOR	nControls	nCases	CumIncidence	nIncidence	nLifetimeIncidence	nAbsoluteIncidence
59	-0.022937	12.977	3.6023	7.9603	5.6177	2.3702	0	0	0	0.79775	0.97732	2865.1	1776367654	5121918	0	0	0	0
60	-0.026901	12.952	3.5989	7.8492	5.6121	2.369	0	0	0	0.79745	0.97346	2563.7	1759841950	6036636	0	0	0	0
61	-0.031487	12.924	3.595	7.7367	5.6055	2.3676	0	0	0	0.7971	0.969	2291	1742181377	7097054	0	0	0	0
62	-0.036815	12.893	3.5906	7.6239	5.6037	2.3672	0	0	0	0.7967	0.96385	2046.5	1723316208	8323172	0	0	0	0
63	-0.042938	12.857	3.5857	7.5104	5.5993	2.3663	0	0	0	0.79625	0.95797	1827	1703152726	9739066	0	0	0	0
64	-0.050005	12.817	3.5801	7.3961	5.5963	2.3656	0	0	0	0.79574	0.95122	1629.6	1681586001	11371127	0	0	0	0
65	-0.058157	12.772	3.5737	7.2806	5.595	2.3654	0	0	0	0.79517	0.9435	1451.8	1658486485	13248182	0	0	0	0
66	-0.067525	12.721	3.5666	7.1641	5.5941	2.3652	0	0	0	0.79452	0.9347	1292.2	1633702761	15400642	0	0	0	0
67	-0.078326	12.664	3.5586	7.0471	5.5932	2.365	0	0	0	0.79379	0.92466	1149.5	1607085738	17861564	0	0	0	0
68	-0.090722	12.6	3.5497	6.928	5.594	2.3652	0	0	0	0.79296	0.91327	1020.4	1578477337	20667130	0	0	0	0
69	-0.10496	12.529	3.5396	6.808	5.5976	2.3659	0	0	0	0.79203	0.90036	905.05	1547714472	23855048	0	0	0	0
70	-0.12127	12.449	3.5283	6.6867	5.602	2.3669	0	0	0	0.79097	0.88579	801.69	1514630240	27464938	0	0	0	0
71	-0.13997	12.36	3.5157	6.5638	5.6065	2.3678	0	0	0	0.78979	0.86938	708.94	1479066032	31535574	0	0	0	0
72	-0.16137	12.261	3.5016	6.4392	5.6136	2.3693	0	0	0	0.78845	0.85098	625.93	1440849372	36102303	0	0	0	0
73	-0.18583	12.151	3.4858	6.3128	5.6215	2.371	0	0	0	0.78694	0.83041	551.61	1399810641	41198166	0	0	0	0
74	-0.21375	12.029	3.4683	6.1843	5.6303	2.3728	0	0	0	0.78524	0.80755	485.06	1355802882	46850715	0	0	0	0
75	-0.2456	11.894	3.4488	6.0535	5.6423	2.3753	0	0	0	0.78333	0.78224	425.62	1308717797	53073290	0	0	0	0
76	-0.28181	11.745	3.4271	5.9204	5.6555	2.3781	0	0	0	0.78118	0.75442	372.56	1258453173	59870353	0	0	0	0
77	-0.32293	11.581	3.403	5.7842	5.6702	2.3812	0	0	0	0.77876	0.72402	325.14	1204964531	67224175	0	0	0	0
78	-0.36948	11.401	3.3765	5.6446	5.6888	2.3851	0	0	0	0.77605	0.69109	282.76	1148219577	75093934	0	0	0	0
79	-0.42211	11.203	3.3471	5.5017	5.7091	2.3894	0	0	0	0.773	0.65566	245.11	1088309426	83405363	0	0	0	0
80	-0.48147	10.988	3.3148	5.3545	5.7335	2.3945	0	0	0	0.76958	0.61788	211.55	1025377182	92052837	0	0	0	0
81	-0.54817	10.754	3.2794	5.2023	5.7612	2.4003	0	0	0	0.76575	0.57801	181.69	959679140	100898382	0	0	0	0
82	-0.6229	10.501	3.2406	5.0447	5.7934	2.407	0	0	0	0.76145	0.53639	155.19	891560244	109759796	0	0	0	0
83	-0.70629	10.23	3.1984	4.8812	5.832	2.415	0	0	0	0.75666	0.49347	131.79	821515543	118400691	0	0	0	0
84	-0.79898	9.9393	3.1527	4.7106	5.8792	2.4247	0	0	0	0.75132	0.44979	111.12	750119293	126544185	0	0	0	0
85	-0.90138	9.6315	3.1035	4.5319	5.935	2.4362	0	0	0	0.74539	0.40601	92.936	678082198	133888619	0	0	0	0
86	-1.014	9.3081	3.0509	4.3444	6.0026	2.45	0	0	0	0.73886	0.36275	77.044	606237062	140098527	0	0	0	0
87	-1.1373	8.971	2.9952	4.1477	6.0837	2.4665	0	0	0	0.73168	0.32069	63.291	535509542	144864014	0	0	0	0
88	-1.2714	8.6222	2.9364	3.9421	6.1774	2.4854	0	0	0	0.72382	0.28044	51.529	466869349	147884455	0	0	0	0
89	-1.4167	8.2632	2.8746	3.7286	6.2826	2.5065	0	0	0	0.71524	0.24252	41.62	401240906	148911826	0	0	0	0
90	-1.5736	7.8959	2.81	3.5083	6.397	2.5292	0	0	0	0.70589	0.20729	33.391	339528781	147772403	0	0	0	0
91	-1.7424	7.5217	2.7426	3.2824	6.5184	2.5531	0	0	0	0.69571	0.1751	26.639	282519767	144407715	0	0	0	0
92	-1.9239	7.1432	2.6727	3.0523	6.6433	2.5775	0	0	0	0.68467	0.14604	21.165	230866088	138872266	0	0	0	0
93	-2.1186	6.7631	2.6006	2.8193	6.7688	2.6017	0	0	0	0.67275	0.12021	16.765	185025868	131335747	0	0	0	0
94	-2.3267	6.3866	2.5272	2.5843	6.8964	2.6261	0	0	0	0.66001	0.09762	13.254	145210570	122080868	0	0	0	0
95	-2.549	6.0189	2.4533	2.3491	7.028	2.651	0	0	0	0.64658	0.07816	10.476	111435989	111481306	0	0	0	0
96	-2.7862	5.6646	2.38	2.116	7.1699	2.6777	0	0	0	0.6326	0.061654	8.2979	83490653	99960957	0	0	0	0
97	-3.0393	5.325	2.3076	1.888	7.3304	2.7075	0	0	0	0.61812	0.047869	6.6063	60975689	87975722	0	0	0	0
98	-3.3091	4.9997	2.236	1.6681	7.5184	2.742	0	0	0	0.60313	0.036547	5.3021	43326861	75958701	0	0	0	0
99	-3.5972	4.686	2.1647	1.4602	7.7432	2.7827	0	0	0	0.58752	0.027401	4.3068	29918903	64326796	0	0	0	0
100	-3.9033	4.3833	2.0936	1.2676	8.0128	2.8307	0	0	0	0.57125	0.020175	3.5522	20043571	53431765	0	0	0	0
101	-4.2289	4.0918	2.0228	1.0942	8.3291	2.886	0	0	0	0.55432	0.014568	2.9869	13008229	43531311	0	0	0	0
102	-4.5739	3.811	1.9522	0.94291	8.6883	2.9476	0	0	0	0.53669	0.010317	2.5674	8166858	34786599	0	0	0	0
