## Supplementary Data: A zip file containing the simulation executable, the source code, R scripts, batch files, and simulation results. for "Age-related late-onset disease heritability patterns and implications for genome-wide association studies": CohortStatisticalPower.csv

Age	nCases	p0	c0	d0	s0	sd0	p1	c1	d1	s1	sd1	p2	c2	d2	s2	sd2	p3	c3	d3	s3	sd3	p4	c4	d4	s4	sd4	p5	c5	d5	s5	sd5	p6	c6	d6	s6	sd6	p7	c7	d7	s7	sd7	p8	c8	d8	s8	sd8
59	5121918	0.014584	0.021003	-0.0064187	0	0	0.014587	0.018917	-0.0043299	0	0	0.014594	0.016633	-0.0020385	0	0	0.057131	0.080683	-0.023552	0	0	0.057154	0.073293	-0.016139	0	0	0.057178	0.06485	-0.007672	0	0	0.099687	0.13828	-0.038591	0	0	0.099724	0.12633	-0.026602	0	0	0.099765	0.11231	-0.012545	0	0
60	6036636	0.014581	0.020911	-0.0063297	0	0	0.014585	0.018866	-0.0042817	0	0	0.014593	0.016614	-0.0020211	0	0	0.05712	0.080305	-0.023186	0	0	0.057146	0.07307	-0.015924	0	0	0.057174	0.064754	-0.0075801	0	0	0.099668	0.13777	-0.0381	0	0	0.099711	0.12594	-0.026228	0	0	0.099758	0.11214	-0.012382	0	0
61	7097054	0.014577	0.020804	-0.0062264	0	0	0.014582	0.018783	-0.0042009	0	0	0.014592	0.016591	-0.0019987	0	0	0.057106	0.079999	-0.022893	0	0	0.057137	0.072857	-0.01572	0	0	0.05717	0.06466	-0.0074906	0	0	0.099646	0.13724	-0.03759	0	0	0.099695	0.12557	-0.025878	0	0	0.099751	0.112	-0.012247	0	0
62	8323172	0.014573	0.020709	-0.0061357	0	0	0.014579	0.01873	-0.0041503	0	0	0.014591	0.016564	-0.0019734	0	0	0.057091	0.079664	-0.022573	0	0	0.057126	0.072604	-0.015477	0	0	0.057165	0.064571	-0.007406	0	0	0.09962	0.13669	-0.037069	0	0	0.099677	0.12522	-0.025542	0	0	0.099743	0.11184	-0.012099	0	0
63	9739066	0.014568	0.020602	-0.0060336	0	0	0.014576	0.018679	-0.0041033	0	0	0.014589	0.016523	-0.0019346	0	0	0.057073	0.079323	-0.02225	0	0	0.057114	0.072354	-0.015241	0	0	0.057159	0.064455	-0.0072953	0	0	0.09959	0.13611	-0.036524	0	0	0.099657	0.12484	-0.02518	0	0	0.099733	0.11171	-0.011975	0	0
64	11371127	0.014563	0.020494	-0.0059313	0	0	0.014572	0.018626	-0.004054	0	0	0.014587	0.016485	-0.0018979	0	0	0.057052	0.078968	-0.021916	0	0	0.0571	0.072109	-0.015009	0	0	0.057152	0.064348	-0.007195	0	0	0.099556	0.13556	-0.036003	0	0	0.099633	0.12447	-0.024833	0	0	0.099722	0.11155	-0.011824	0	0
65	13248182	0.014557	0.020384	-0.005827	0	0	0.014568	0.018566	-0.0039988	0	0	0.014585	0.016463	-0.0018783	0	0	0.057028	0.078604	-0.021576	0	0	0.057084	0.071887	-0.014803	0	0	0.057145	0.064242	-0.0070973	0	0	0.099516	0.13499	-0.035472	0	0	0.099606	0.12407	-0.024465	0	0	0.099709	0.11138	-0.011676	0	0
66	15400642	0.014549	0.020286	-0.0057367	0	0	0.014562	0.018499	-0.003937	0	0	0.014582	0.016437	-0.0018544	0	0	0.057001	0.078248	-0.021247	0	0	0.057065	0.071663	-0.014598	0	0	0.057136	0.064133	-0.0069975	0	0	0.099471	0.1344	-0.034927	0	0	0.099575	0.12368	-0.024109	0	0	0.099694	0.11119	-0.011495	0	0
67	17861564	0.014541	0.020186	-0.005645	0	0	0.014556	0.018441	-0.0038843	0	0	0.01458	0.016406	-0.0018266	0	0	0.05697	0.077893	-0.020923	0	0	0.057043	0.071419	-0.014376	0	0	0.057126	0.064017	-0.0068911	0	0	0.099419	0.13383	-0.034411	0	0	0.099539	0.12332	-0.023776	0	0	0.099676	0.11102	-0.011347	0	0
68	20667130	0.014531	0.020097	-0.0055661	0	0	0.01455	0.018374	-0.0038238	0	0	0.014576	0.01638	-0.0018034	0	0	0.056933	0.077523	-0.02059	0	0	0.057018	0.071189	-0.014171	0	0	0.057114	0.063898	-0.0067844	0	0	0.099359	0.13325	-0.033891	0	0	0.099498	0.12293	-0.023429	0	0	0.099657	0.11082	-0.011164	0	0
69	23855048	0.01452	0.019994	-0.0054733	0	0	0.014542	0.018306	-0.0037639	0	0	0.014573	0.01635	-0.001777	0	0	0.056892	0.077164	-0.020272	0	0	0.056989	0.070937	-0.013948	0	0	0.0571	0.063793	-0.0066926	0	0	0.09929	0.13266	-0.033367	0	0	0.099449	0.12254	-0.023089	0	0	0.099634	0.11066	-0.01103	0	0
70	27464938	0.014507	0.019892	-0.0053846	0	0	0.014533	0.018241	-0.0037078	0	0	0.014568	0.016318	-0.0017493	0	0	0.056844	0.076793	-0.019949	0	0	0.056957	0.070704	-0.013747	0	0	0.057084	0.063683	-0.0065988	0	0	0.099211	0.13206	-0.032849	0	0	0.099394	0.12214	-0.02275	0	0	0.099607	0.11048	-0.010872	0	0
71	31535574	0.014493	0.019792	-0.0052994	0	0	0.014523	0.018168	-0.0036447	0	0	0.014563	0.016289	-0.0017254	0	0	0.056789	0.076428	-0.019639	0	0	0.056919	0.070454	-0.013535	0	0	0.057066	0.063562	-0.0064961	0	0	0.099121	0.13148	-0.032359	0	0	0.099332	0.12174	-0.022405	0	0	0.099577	0.1103	-0.010727	0	0
72	36102303	0.014476	0.019691	-0.0052152	0	0	0.014512	0.018098	-0.0035863	0	0	0.014558	0.016257	-0.0016995	0	0	0.056727	0.076041	-0.019314	0	0	0.056875	0.070221	-0.013346	0	0	0.057045	0.063444	-0.0063993	0	0	0.099017	0.13088	-0.031865	0	0	0.099259	0.12134	-0.022083	0	0	0.099542	0.11012	-0.01058	0	0
73	41198166	0.014457	0.019583	-0.0051265	0	0	0.014499	0.01803	-0.0035312	0	0	0.014551	0.01623	-0.0016783	0	0	0.056655	0.07567	-0.019015	0	0	0.056825	0.069971	-0.013146	0	0	0.057021	0.063331	-0.0063094	0	0	0.098899	0.13025	-0.031354	0	0	0.099177	0.12093	-0.021757	0	0	0.099502	0.10994	-0.010438	0	0
74	46850715	0.014435	0.019475	-0.0050394	0	0	0.014484	0.01796	-0.0034755	0	0	0.014544	0.016203	-0.001659	0	0	0.056573	0.075283	-0.018709	0	0	0.056769	0.069723	-0.012954	0	0	0.056995	0.06321	-0.0062146	0	0	0.098764	0.12963	-0.030868	0	0	0.099083	0.1205	-0.021421	0	0	0.099457	0.10976	-0.010304	0	0
75	53073290	0.01441	0.019368	-0.0049577	0	0	0.014467	0.017887	-0.00342	0	0	0.014535	0.016174	-0.0016392	0	0	0.056481	0.074891	-0.01841	0	0	0.056704	0.06946	-0.012756	0	0	0.056963	0.06309	-0.0061268	0	0	0.098612	0.12899	-0.030374	0	0	0.098977	0.12008	-0.021105	0	0	0.099406	0.10957	-0.01016	0	0
76	59870353	0.014382	0.01926	-0.0048777	0	0	0.014447	0.017819	-0.003372	0	0	0.014525	0.016141	-0.0016161	0	0	0.056376	0.074482	-0.018106	0	0	0.05663	0.069198	-0.012568	0	0	0.056927	0.062967	-0.0060398	0	0	0.098437	0.12833	-0.02989	0	0	0.098855	0.11964	-0.020782	0	0	0.099348	0.10936	-0.010016	0	0
77	67224175	0.01435	0.01915	-0.0048003	0	0	0.014424	0.017746	-0.0033212	0	0	0.014515	0.016105	-0.00159	0	0	0.056256	0.07408	-0.017824	0	0	0.056547	0.068923	-0.012376	0	0	0.056887	0.062842	-0.005955	0	0	0.098239	0.12767	-0.029426	0	0	0.098716	0.1192	-0.020482	0	0	0.09928	0.10916	-0.0098784	0	0
78	75093934	0.014314	0.019038	-0.0047241	0	0	0.014399	0.017669	-0.0032697	0	0	0.014502	0.016072	-0.0015691	0	0	0.05612	0.073661	-0.01754	0	0	0.056452	0.068649	-0.012198	0	0	0.05684	0.062706	-0.005866	0	0	0.098015	0.12698	-0.028967	0	0	0.098558	0.11875	-0.020189	0	0	0.099205	0.10892	-0.0097197	0	0
79	83405363	0.014274	0.018922	-0.0046484	0	0	0.014371	0.017595	-0.003224	0	0	0.014488	0.016034	-0.0015452	0	0	0.055968	0.073231	-0.017263	0	0	0.056345	0.06836	-0.012016	0	0	0.056789	0.062576	-0.0057871	0	0	0.097762	0.12627	-0.02851	0	0	0.098381	0.11828	-0.019903	0	0	0.099117	0.10872	-0.009601	0	0
80	92052837	0.014227	0.018798	-0.0045708	0	0	0.014339	0.017515	-0.0031764	0	0	0.014472	0.016	-0.0015276	0	0	0.055796	0.072787	-0.01699	0	0	0.056224	0.068067	-0.011843	0	0	0.05673	0.062443	-0.0057128	0	0	0.097477	0.12556	-0.028084	0	0	0.098179	0.11781	-0.019626	0	0	0.099016	0.10849	-0.0094783	0	0
81	100898382	0.014176	0.018672	-0.0044961	0	0	0.014303	0.017433	-0.0031298	0	0	0.014455	0.015965	-0.0015106	0	0	0.055604	0.072326	-0.016722	0	0	0.056088	0.06776	-0.011673	0	0	0.056664	0.062298	-0.005634	0	0	0.097157	0.12483	-0.027671	0	0	0.097953	0.11731	-0.019356	0	0	0.098908	0.10826	-0.0093516	0	0
82	109759796	0.014119	0.018548	-0.0044293	0	0	0.014262	0.017344	-0.0030816	0	0	0.014435	0.015927	-0.0014924	0	0	0.055389	0.071856	-0.016468	0	0	0.055936	0.067442	-0.011506	0	0	0.05659	0.06216	-0.0055695	0	0	0.096798	0.12406	-0.027259	0	0	0.097701	0.11679	-0.019085	0	0	0.098786	0.10802	-0.0092318	0	0
83	118400691	0.014054	0.018416	-0.0043625	0	0	0.014217	0.01726	-0.0030438	0	0	0.014413	0.015887	-0.0014741	0	0	0.055147	0.071368	-0.016221	0	0	0.055766	0.067109	-0.011343	0	0	0.056507	0.062006	-0.0054993	0	0	0.096398	0.12326	-0.026864	0	0	0.097418	0.11624	-0.018823	0	0	0.098647	0.10777	-0.0091203	0	0
84	126544185	0.013983	0.018276	-0.0042932	0	0	0.014165	0.017168	-0.0030032	0	0	0.014388	0.015841	-0.0014528	0	0	0.05488	0.070861	-0.015981	0	0	0.055578	0.066765	-0.011187	0	0	0.056416	0.06184	-0.0054244	0	0	0.095953	0.12243	-0.02648	0	0	0.097104	0.11568	-0.018572	0	0	0.098493	0.10751	-0.0090141	0	0
85	133888619	0.013905	0.018132	-0.0042267	0	0	0.01411	0.017071	-0.0029617	0	0	0.014362	0.015794	-0.0014311	0	0	0.054586	0.07033	-0.015744	0	0	0.055367	0.066411	-0.011044	0	0	0.056313	0.061675	-0.0053614	0	0	0.095465	0.12156	-0.0261	0	0	0.096758	0.11509	-0.018331	0	0	0.098321	0.10724	-0.0089157	0	0
86	140098527	0.013818	0.017977	-0.0041595	0	0	0.014049	0.01697	-0.0029207	0	0	0.014332	0.015744	-0.0014119	0	0	0.054262	0.069772	-0.01551	0	0	0.055138	0.066032	-0.010894	0	0	0.0562	0.061505	-0.0053051	0	0	0.094926	0.12065	-0.025727	0	0	0.096374	0.11446	-0.018088	0	0	0.098131	0.10695	-0.0088177	0	0
87	144864014	0.013724	0.017822	-0.0040981	0	0	0.013982	0.016863	-0.0028808	0	0	0.0143	0.015694	-0.0013939	0	0	0.053907	0.069198	-0.015292	0	0	0.054888	0.065637	-0.010749	0	0	0.056074	0.06132	-0.0052458	0	0	0.094337	0.1197	-0.025362	0	0	0.095956	0.11381	-0.017851	0	0	0.097923	0.10664	-0.0087201	0	0
88	147884455	0.013623	0.017658	-0.0040357	0	0	0.01391	0.01675	-0.0028405	0	0	0.014263	0.015638	-0.0013749	0	0	0.053522	0.068586	-0.015064	0	0	0.054613	0.065221	-0.010607	0	0	0.055934	0.061129	-0.005195	0	0	0.093694	0.1187	-0.02501	0	0	0.095499	0.11312	-0.017623	0	0	0.097692	0.10633	-0.0086352	0	0
89	148911826	0.013512	0.017488	-0.0039766	0	0	0.01383	0.016634	-0.0028033	0	0	0.014223	0.015587	-0.0013632	0	0	0.053105	0.067962	-0.014856	0	0	0.054315	0.064795	-0.010481	0	0	0.055786	0.060932	-0.0051458	0	0	0.093001	0.11767	-0.02467	0	0	0.095003	0.11241	-0.017407	0	0	0.097445	0.106	-0.008551	0	0
90	147772403	0.013393	0.017311	-0.0039176	0	0	0.013745	0.016513	-0.0027683	0	0	0.014181	0.015529	-0.0013481	0	0	0.052657	0.067309	-0.014652	0	0	0.053994	0.064341	-0.010347	0	0	0.055628	0.060719	-0.0050916	0	0	0.092255	0.1166	-0.024343	0	0	0.094469	0.11167	-0.017206	0	0	0.09718	0.10565	-0.0084677	0	0
91	144407715	0.013266	0.017132	-0.0038662	0	0	0.013653	0.016393	-0.0027398	0	0	0.014135	0.015473	-0.0013374	0	0	0.052176	0.066647	-0.014472	0	0	0.053647	0.063888	-0.010241	0	0	0.055452	0.060503	-0.005051	0	0	0.091449	0.11551	-0.024064	0	0	0.093891	0.11092	-0.017027	0	0	0.096888	0.10529	-0.008405	0	0
92	138872266	0.013129	0.016952	-0.0038227	0	0	0.013556	0.016268	-0.0027121	0	0	0.014086	0.015415	-0.0013289	0	0	0.051658	0.065974	-0.014316	0	0	0.053278	0.063425	-0.010147	0	0	0.055263	0.060288	-0.0050256	0	0	0.09059	0.1144	-0.023807	0	0	0.093272	0.11015	-0.016875	0	0	0.096577	0.10492	-0.0083479	0	0
93	131335747	0.012988	0.016765	-0.0037777	0	0	0.013453	0.01614	-0.0026873	0	0	0.014035	0.015356	-0.0013217	0	0	0.051111	0.065293	-0.014182	0	0	0.052876	0.062958	-0.010082	0	0	0.055063	0.060059	-0.0049963	0	0	0.089667	0.11328	-0.023611	0	0	0.092605	0.10937	-0.016769	0	0	0.096239	0.10455	-0.0083157	0	0
94	122080868	0.012833	0.016579	-0.0037459	0	0	0.013339	0.016015	-0.0026759	0	0	0.013979	0.015297	-0.0013184	0	0	0.050518	0.064599	-0.014081	0	0	0.052447	0.062479	-0.010032	0	0	0.054847	0.059823	-0.0049758	0	0	0.088682	0.11215	-0.023466	0	0	0.091887	0.1086	-0.016711	0	0	0.095872	0.10418	-0.0083076	0	0
95	111435989	0.012662	0.0164	-0.0037378	0	0	0.013218	0.015888	-0.0026693	0	0	0.01392	0.015237	-0.0013164	0	0	0.049896	0.063916	-0.01402	0	0	0.051989	0.062006	-0.010017	0	0	0.054616	0.059591	-0.0049754	0	0	0.087632	0.11102	-0.023384	0	0	0.091116	0.10782	-0.016705	0	0	0.09548	0.10381	-0.0083274	0	0
96	83490653	0.012484	0.016216	-0.0037314	0	0	0.013086	0.015765	-0.0026798	0	0	0.013855	0.015175	-0.0013191	0	0	0.049227	0.063228	-0.014002	0	0	0.051502	0.061536	-0.010035	0	0	0.054362	0.059368	-0.0050062	0	0	0.086515	0.1099	-0.023383	0	0	0.090297	0.10703	-0.016732	0	0	0.095064	0.10343	-0.0083637	0	0
97	60975689	0.012301	0.016037	-0.0037368	0	0	0.012946	0.015646	-0.0026993	0	0	0.013784	0.01512	-0.0013358	0	0	0.048531	0.062558	-0.014027	0	0	0.050976	0.061069	-0.010093	0	0	0.054079	0.059148	-0.005069	0	0	0.085327	0.10879	-0.023467	0	0	0.08942	0.10625	-0.016835	0	0	0.094628	0.10306	-0.0084313	0	0
98	43326861	0.012105	0.015867	-0.0037625	0	0	0.0128	0.015523	-0.0027237	0	0	0.013706	0.015067	-0.0013611	0	0	0.047783	0.061914	-0.014131	0	0	0.050416	0.060611	-0.010196	0	0	0.053796	0.05893	-0.0051348	0	0	0.084047	0.10774	-0.023693	0	0	0.088486	0.10552	-0.01703	0	0	0.094149	0.10269	-0.0085423	0	0
99	29918903	0.011904	0.015708	-0.0038036	0	0	0.012643	0.01541	-0.0027676	0	0	0.013619	0.01501	-0.0013913	0	0	0.046976	0.061312	-0.014336	0	0	0.049824	0.060196	-0.010372	0	0	0.053484	0.058722	-0.0052377	0	0	0.082694	0.10675	-0.024056	0	0	0.087485	0.10481	-0.017328	0	0	0.093632	0.10235	-0.0087137	0	0
100	20043571	0.01168	0.015562	-0.0038816	0	0	0.012483	0.015305	-0.0028218	0	0	0.013523	0.014956	-0.0014327	0	0	0.046132	0.060752	-0.01462	0	0	0.049212	0.059804	-0.010592	0	0	0.053153	0.058527	-0.0053733	0	0	0.081277	0.10582	-0.024548	0	0	0.086392	0.10416	-0.017773	0	0	0.093058	0.10203	-0.0089721	0	0
101	13008229	0.01144	0.015429	-0.0039898	0	0	0.012293	0.015212	-0.0029195	0	0	0.013421	0.014908	-0.0014871	0	0	0.045256	0.060247	-0.014991	0	0	0.048543	0.059445	-0.010901	0	0	0.052817	0.058337	-0.0055204	0	0	0.079754	0.10499	-0.025232	0	0	0.085245	0.10356	-0.01832	0	0	0.092478	0.10173	-0.0092523	0	0
102	8166858	0.011195	0.015315	-0.00412	0	0	0.01209	0.015129	-0.0030387	0	0	0.013333	0.014865	-0.001532	0	0	0.044274	0.059834	-0.01556	0	0	0.047793	0.059142	-0.011349	0	0	0.052436	0.058178	-0.0057419	0	0	0.078112	0.10426	-0.026153	0	0	0.084055	0.10304	-0.018981	0	0	0.091875	0.10147	-0.0095979	0	0
