## Supplementary Data: A zip file containing the simulation executable, the source code, R scripts, batch files, and simulation results. for "Age-related late-onset disease heritability patterns and implications for genome-wide association studies": EnvironmentArray.csv

Age	Env	Incidence	CasesExpected
1	0	-1.18188e-05	0
2	0	-1.18124e-05	0
3	0	-1.18048e-05	0
4	0	-1.17959e-05	0
5	0	-1.17855e-05	0
6	0	-1.17732e-05	0
7	0	-1.17589e-05	0
8	0	-1.1742e-05	0
9	0	-1.17222e-05	0
10	0	-1.1699e-05	0
11	0	-1.16717e-05	0
12	0	-1.16397e-05	0
13	0	-1.16021e-05	0
14	0	-1.1558e-05	0
15	0	-1.15062e-05	0
16	0	-1.14455e-05	0
17	0	-1.13742e-05	0
18	0	-1.12905e-05	0
19	0	-1.11922e-05	0
20	0	-1.1077e-05	0
21	0	-1.09416e-05	0
22	0	-1.07828e-05	0
23	0	-1.05964e-05	0
24	0	-1.03777e-05	0
25	0	-1.01209e-05	0
26	0	-9.81952e-06	0
27	0	-9.46581e-06	0
28	0	-9.05066e-06	0
29	0	-8.56341e-06	0
30	0	-7.99153e-06	0
31	0	-7.32033e-06	0
32	0	-6.53254e-06	0
33	0	-5.60793e-06	0
34	0	-4.52272e-06	0
35	0	-3.24903e-06	0
36	0	-1.75413e-06	0
37	0	4.12359e-10	0
38	9.21403e-10	2.05968e-06	2060
39	2.54529e-09	4.47661e-06	4477
40	4.68812e-09	7.3133e-06	7313
41	7.54416e-09	1.06427e-05	1.064e+04
42	1.12865e-08	1.45502e-05	1.455e+04
43	1.61243e-08	1.91365e-05	1.914e+04
44	2.24019e-08	2.45192e-05	2.452e+04
45	3.03953e-08	3.08367e-05	3.083e+04
46	4.07057e-08	3.82513e-05	3.825e+04
47	5.3784e-08	4.69535e-05	4.695e+04
48	7.04704e-08	5.71668e-05	5.716e+04
49	9.1721e-08	6.91537e-05	6.914e+04
50	1.18766e-07	8.32219e-05	8.32e+04
51	1.53194e-07	9.97327e-05	9.969e+04
52	1.97134e-07	0.00011911	1.191e+05
53	2.53241e-07	0.000141852	1.418e+05
54	3.25117e-07	0.000168541	1.684e+05
55	4.16848e-07	0.000199863	1.997e+05
56	5.34893e-07	0.000236621	2.364e+05
57	6.86136e-07	0.000279757	2.794e+05
58	8.80915e-07	0.000330378	3.298e+05
59	1.13319e-06	0.000389781	3.89e+05
60	1.45884e-06	0.000459486	4.584e+05
61	1.88255e-06	0.000541278	5.397e+05
62	2.43405e-06	0.000637247	6.351e+05
63	3.15547e-06	0.000749847	7.468e+05
64	4.10286e-06	0.000881949	8.778e+05
65	5.34838e-06	0.00103692	1.031e+06
66	6.99555e-06	0.00121871	1.211e+06
67	9.1823e-06	0.00143194	1.421e+06
68	1.21004e-05	0.001682	1.666e+06
69	1.60128e-05	0.00197524	1.954e+06
70	2.12813e-05	0.00231904	2.289e+06
71	2.84201e-05	0.00272205	2.681e+06
72	3.81495e-05	0.00319438	3.137e+06
73	5.14658e-05	0.00374779	3.669e+06
74	6.98305e-05	0.00439603	4.288e+06
75	9.53076e-05	0.00515507	5.006e+06
76	0.000130922	0.0060435	5.838e+06
77	0.000181018	0.00708288	6.801e+06
78	0.000252093	0.00829818	7.911e+06
79	0.000353646	0.00971826	9.188e+06
80	0.000500113	0.0113764	1.065e+07
81	0.000713067	0.0133107	1.232e+07
82	0.00102552	0.0155649	1.422e+07
83	0.0014884	0.0181888	1.635e+07
84	0.00218127	0.0212387	1.875e+07
85	0.00322899	0.0247781	2.141e+07
86	0.00483164	0.0288776	2.433e+07
87	0.00731016	0.0336158	2.751e+07
88	0.0111873	0.0390781	3.09e+07
89	0.0173272	0.0453571	3.446e+07
90	0.0271721	0.0525507	3.812e+07
91	0.0431542	0.0607607	4.176e+07
92	0.0694338	0.0700898	4.524e+07
93	0.113227	0.0806382	4.84e+07
94	0.18714	0.0924985	5.105e+07
95	0.313528	0.10575	5.296e+07
96	0.532446	0.120452	5.394e+07
97	0.916205	0.136637	5.382e+07
98	1.5974	0.154301	5.248e+07
99	2.81986	0.173401	4.987e+07
100	5.03498	0.193844	4.608e+07
101	9.08918	0.215489	4.13e+07
102	16.562	0.238145	3.581e+07
103	30.4258	0.261577	2.996e+07
104	56.2739	0.285513	2.415e+07
105	104.572	0.309654	1.871e+07
106	194.965	0.333693	1.392e+07
107	363.94	0.357328	9.933e+06
108	678.991	0.380277	6.794e+06
109	1262.29	0.402289	4.454e+06
110	2335.97	0.423159	2.8e+06
