## Supplementary Data: A zip file containing the simulation executable, the source code, R scripts, batch files, and simulation results. for "Age-related late-onset disease heritability patterns and implications for genome-wide association studies": FrailtyAnalysis.csv

Age	Heritability	MeanOR	CaseOR	nControls	nCases	nCumIncidence	nIncidence	nLifeIncidence0	nAbsIncidence0	nLifeIncidence5	nAbsIncidence5	nLifeIncidence10	nAbsIncidence10	nLifeIncidence15	nAbsIncidence15
37	0.79974	1.0001	8.7743e+06	1999999999	1	5e-10	5e-10	4.869e-10	4.8691e-10	4.8987e-10	4.8987e-10	4.9237e-10	4.9237e-10	4.9453e-10	4.9453e-10
38	0.79974	1	77503	1999995880	4119	2.06e-06	2.0595e-06	2.0033e-06	2.0028e-06	2.016e-06	2.0155e-06	2.0266e-06	2.0261e-06	2.0359e-06	2.0354e-06
39	0.79973	0.99999	45157	1999986927	8953	6.5365e-06	4.4765e-06	6.3501e-06	4.3468e-06	6.3918e-06	4.3758e-06	6.4263e-06	4.3996e-06	6.4562e-06	4.4203e-06
40	0.79972	0.99992	32369	1999972300	14627	1.385e-05	7.3135e-06	1.3441e-05	7.0907e-06	1.3532e-05	7.1404e-06	1.3607e-05	7.1807e-06	1.3671e-05	7.2153e-06
41	0.79971	0.99981	24568	1999951015	21285	2.4492e-05	1.0643e-05	2.3742e-05	1.0302e-05	2.391e-05	1.0378e-05	2.4045e-05	1.0438e-05	2.4161e-05	1.049e-05
42	0.79969	0.99966	20722	1999921915	29100	3.9042e-05	1.455e-05	3.7802e-05	1.406e-05	3.8079e-05	1.4169e-05	3.83e-05	1.4256e-05	3.8489e-05	1.4328e-05
43	0.79967	0.99948	17111	1999883644	38271	5.8178e-05	1.9136e-05	5.6258e-05	1.8457e-05	5.6687e-05	1.8609e-05	5.7027e-05	1.8728e-05	5.7315e-05	1.8826e-05
44	0.79965	0.99924	14293	1999834609	49035	8.2696e-05	2.4519e-05	7.9858e-05	2.3602e-05	8.0494e-05	2.3809e-05	8.0993e-05	2.3967e-05	8.1411e-05	2.4098e-05
45	0.79962	0.99895	12482	1999772941	61668	0.00011353	3.0837e-05	0.00010947	2.9619e-05	0.00011039	2.9897e-05	0.0001111	3.0106e-05	0.00011169	3.0276e-05
46	0.79958	0.9986	10478	1999696447	76494	0.00015178	3.8251e-05	0.00014613	3.6655e-05	0.00014741	3.7026e-05	0.00014839	3.7299e-05	0.0001492	3.7517e-05
47	0.79954	0.99817	9196.4	1999602554	93893	0.00019872	4.6954e-05	0.000191	4.4879e-05	0.00019277	4.5371e-05	0.00019411	4.5724e-05	0.00019519	4.6002e-05
48	0.79949	0.99766	7996.7	1999488243	114311	0.00025588	5.7167e-05	0.00024548	5.4489e-05	0.0002479	5.5137e-05	0.00024969	5.5592e-05	0.00025113	5.5946e-05
49	0.79943	0.99705	7057.3	1999349971	138272	0.00032501	6.9154e-05	0.00031117	6.5713e-05	0.00031445	6.6567e-05	0.00031682	6.715e-05	0.00031871	6.7598e-05
50	0.79936	0.99632	6114.2	1999183581	166390	0.00040821	8.3222e-05	0.00038996	7.8815e-05	0.00039436	7.9936e-05	0.00039748	8.0686e-05	0.00039993	8.1252e-05
51	0.79928	0.99547	5375.6	1998984197	199384	0.0005079	9.9733e-05	0.00048402	9.4101e-05	0.00048989	9.5571e-05	0.00049398	9.6537e-05	0.00049714	9.7249e-05
52	0.79918	0.99447	4718.7	1998746098	238099	0.00062695	0.00011911	0.00059589	0.00011193	0.00060368	0.00011385	0.00060902	0.00011509	0.00061308	0.00011599
53	0.79908	0.99329	4184	1998462572	283526	0.00076871	0.00014185	0.00072851	0.0001327	0.00073881	0.00013521	0.00074575	0.00013682	0.00075093	0.00013794
54	0.79895	0.99191	3680.6	1998125749	336823	0.00093713	0.00016854	0.00088529	0.0001569	0.00089884	0.00016015	0.00090786	0.00016224	0.00091447	0.00016366
55	0.79881	0.99031	3266.3	1997726398	399351	0.0011368	0.00019986	0.0010702	0.00018507	0.0010879	0.00018928	0.0010997	0.00019197	0.0011081	0.00019377
56	0.79865	0.98844	2907.1	1997253695	472703	0.0013732	0.00023662	0.0012878	0.00021784	0.0013109	0.00022326	0.0013261	0.00022675	0.0013368	0.00022904
57	0.79846	0.98627	2555	1996694949	558746	0.0016525	0.00027976	0.0015434	0.00025595	0.0015735	0.00026288	0.0015932	0.0002674	0.0016068	0.00027033
58	0.79825	0.98375	2252.9	1996035284	659665	0.0019824	0.00033038	0.0018431	0.00030021	0.001882	0.00030907	0.0019076	0.0003149	0.0019249	0.00031865
59	0.79801	0.98083	1996.1	1995257267	778017	0.0023714	0.00038978	0.002194	0.0003516	0.0022442	0.00036286	0.0022772	0.00037039	0.0022994	0.0003752
60	0.79773	0.97746	1766.6	1994340474	916793	0.0028298	0.00045949	0.0026043	0.00041124	0.0026686	0.00042548	0.0027113	0.00043515	0.0027397	0.00044135
61	0.79742	0.97356	1572.3	1993260982	1079492	0.0033695	0.00054128	0.0030833	0.00048039	0.0031655	0.00049832	0.0032206	0.00051071	0.0032569	0.00051869
62	0.79706	0.96906	1382.1	1991990782	1270200	0.0040046	0.00063725	0.0036419	0.0005605	0.0037466	0.00058301	0.0038174	0.00059881	0.0038639	0.0006091
63	0.79666	0.96389	1220.6	1990497095	1493687	0.0047515	0.00074985	0.0042925	0.0006532	0.0044252	0.00068138	0.0045161	0.00070147	0.0045758	0.00071472
64	0.79619	0.95793	1077.1	1988741577	1755518	0.0056292	0.00088195	0.0050492	0.00076036	0.005217	0.00079556	0.0053332	0.00082103	0.0054099	0.00083806
65	0.79567	0.95109	954.07	1986679405	2062172	0.0066603	0.0010369	0.0059284	0.00088412	0.0061398	0.00092804	0.006288	0.00096018	0.0063864	0.00098201
66	0.79508	0.94326	836.86	1984258215	2421190	0.0078709	0.0012187	0.0069484	0.0010269	0.0072142	0.0010816	0.0074025	0.001122	0.0075286	0.0011499
67	0.7944	0.93429	738.36	1981416884	2841331	0.0092916	0.0014319	0.0081302	0.0011912	0.0084638	0.0012595	0.0087022	0.0013101	0.0088636	0.0013456
68	0.79364	0.92404	650.03	1978084137	3332747	0.010958	0.001682	0.0094974	0.00138	0.0099154	0.0014652	0.010216	0.0015284	0.010422	0.0015735
69	0.79277	0.91237	570.48	1974176953	3907184	0.012912	0.0019752	0.011076	0.0015965	0.0116	0.0017029	0.011979	0.0017818	0.012241	0.0018388
70	0.79179	0.89909	499.52	1969598762	4578191	0.015201	0.002319	0.012897	0.0018441	0.013551	0.0019773	0.014027	0.0020755	0.014361	0.0021474
71	0.79068	0.88403	437.81	1964237411	5361351	0.017881	0.0027221	0.014991	0.0021265	0.01581	0.0022935	0.016407	0.0024158	0.016829	0.002506
72	0.78941	0.86701	381.86	1957962896	6274515	0.021019	0.0031944	0.017395	0.0024475	0.01842	0.0026573	0.019166	0.0028097	0.019699	0.0029225
73	0.78798	0.84782	332.22	1950624858	7338038	0.024688	0.0037478	0.020146	0.0028108	0.02143	0.0030749	0.022362	0.0032647	0.023033	0.0034056
74	0.78635	0.82628	288.32	1942049855	8575003	0.028975	0.004396	0.023287	0.0032206	0.024896	0.0035531	0.026058	0.00379	0.0269	0.0039654
75	0.7845	0.80219	249.25	1932038450	10011405	0.033981	0.0051551	0.026862	0.0036811	0.028876	0.0040994	0.030327	0.0043954	0.031381	0.0046137
76	0.7824	0.77539	214.56	1920362177	11676273	0.039819	0.0060435	0.030915	0.0041962	0.033437	0.0047213	0.035246	0.0050921	0.036562	0.0053636
77	0.78	0.74573	183.75	1906760487	13601690	0.04662	0.0070829	0.035494	0.0047688	0.038648	0.0054267	0.040903	0.005892	0.042544	0.0062299
78	0.77726	0.71309	156.86	1890937848	15822639	0.054531	0.0082982	0.040643	0.0054002	0.044581	0.0062234	0.047394	0.0068083	0.049435	0.0072286
79	0.77413	0.67743	132.88	1872561224	18376624	0.063719	0.0097183	0.046402	0.006091	0.051312	0.0071196	0.05482	0.0078549	0.057357	0.0083785
80	0.77053	0.63878	111.68	1851258276	21302948	0.074371	0.011376	0.052806	0.0068398	0.058918	0.0081235	0.063291	0.0090466	0.066439	0.0096999
81	0.76641	0.59726	93.096	1826616737	24641539	0.086692	0.013311	0.05988	0.0076427	0.067473	0.0092421	0.072916	0.010399	0.07682	0.011215
82	0.76165	0.55312	76.753	1798185570	28431167	0.10091	0.015565	0.067634	0.0084906	0.077044	0.01048	0.083807	0.011925	0.088645	0.012948
83	0.75615	0.50674	62.508	1765478679	32706891	0.11726	0.018189	0.076059	0.0093704	0.087687	0.011837	0.096072	0.013641	0.10206	0.014923
84	0.74978	0.45864	50.209	1727982134	37496545	0.13601	0.021239	0.085122	0.010266	0.099437	0.013312	0.10981	0.01556	0.11722	0.017166
85	0.74237	0.40952	39.616	1685166055	42816079	0.15742	0.024778	0.094762	0.011158	0.11231	0.014897	0.12509	0.017693	0.13424	0.019704
86	0.73376	0.36022	30.588	1636502421	48663634	0.18175	0.028878	0.10489	0.012019	0.12628	0.016581	0.14199	0.020051	0.15325	0.02256
87	0.72376	0.31169	23.066	1581490129	55012292	0.20925	0.033616	0.11537	0.012816	0.14128	0.018337	0.16051	0.022633	0.17432	0.025756
88	0.7122	0.26498	16.896	1519688480	61801649	0.24016	0.039078	0.12606	0.013508	0.1572	0.020132	0.18062	0.025431	0.1975	0.029308
89	0.69894	0.2211	11.972	1450759846	68928634	0.27462	0.045357	0.13673	0.014051	0.17386	0.021924	0.20222	0.028428	0.22275	0.033229
90	0.684	0.18097	8.1799	1374521419	76238427	0.31274	0.052551	0.14718	0.014399	0.19103	0.023664	0.22514	0.031595	0.24997	0.037525
91	0.66757	0.14529	5.3938	1291004567	83516852	0.3545	0.060761	0.15715	0.014509	0.20841	0.025288	0.24911	0.034887	0.27896	0.042189
92	0.65003	0.11444	3.4455	1200518286	90486281	0.39974	0.07009	0.16641	0.014347	0.22565	0.026721	0.27379	0.038234	0.30942	0.04719
93	0.63175	0.088453	2.1583	1103710627	96807659	0.44814	0.080638	0.17475	0.013896	0.24239	0.027874	0.29873	0.041543	0.34092	0.052477
94	0.61294	0.067054	1.3392	1001619022	102091605	0.49919	0.092499	0.18201	0.013154	0.2582	0.028656	0.3234	0.044711	0.37292	0.057974
95	0.59355	0.049811	0.82823	895697702	105921320	0.55215	0.10575	0.18809	0.012147	0.27271	0.028976	0.34725	0.04762	0.40476	0.06358
96	0.57354	0.03623	0.50915	787808844	107888858	0.6061	0.12045	0.19298	0.010918	0.28559	0.028762	0.3697	0.050131	0.43573	0.069161
97	0.55292	0.02579	0.31033	680164949	107643895	0.65992	0.13664	0.19674	0.0095427	0.29661	0.027969	0.39022	0.052091	0.46509	0.074535
98	0.53178	0.017964	0.18717	575214487	104950462	0.71239	0.1543	0.1995	0.008107	0.30565	0.026589	0.40836	0.053337	0.49212	0.079492
99	0.51026	0.012246	0.11161	475471745	99742742	0.76226	0.1734	0.20142	0.0066924	0.31274	0.024659	0.42381	0.053719	0.51623	0.083817
100	0.48845	0.0081726	0.065816	383304439	92167306	0.80835	0.19384	0.2027	0.0053724	0.31804	0.022266	0.43644	0.053114	0.53698	0.087289
101	0.46654	0.0053441	0.038373	300706556	82597883	0.84965	0.21549	0.20351	0.0041956	0.32178	0.019532	0.4463	0.051456	0.55417	0.089684
102	0.44468	0.0034276	0.022127	229094675	71611881	0.88545	0.23815	0.20398	0.0031828	0.32428	0.016632	0.45363	0.048747	0.56782	0.090789
103	0.42305	0.0021594	0.012632	169168688	59925987	0.91542	0.26158	0.20425	0.0023385	0.32586	0.013743	0.45879	0.045075	0.57818	0.090419
104	0.40181	0.0013386	0.0071458	120868909	48299779	0.93957	0.28551	0.20439	0.0016603	0.32679	0.011019	0.46223	0.040603	0.58566	0.08845
105	0.38109	0.00081801	0.004013	83441421	37427488	0.95828	0.30965	0.20446	0.0011364	0.32731	0.008582	0.46438	0.035568	0.59079	0.084847
106	0.36102	0.00049389	0.0022403	55597612	27843809	0.9722	0.33369	0.20449	0.00074747	0.32758	0.006497	0.46564	0.030246	0.59411	0.079681
107	0.3417	0.00029532	0.0012454	35731026	19866586	0.98213	0.35733	0.20451	0.00046989	0.32771	0.0047757	0.46633	0.024956	0.59615	0.073143
108	0.32328	0.00017533	0.00069076	22143351	13587675	0.98893	0.38028	0.20451	0.00028331	0.32777	0.0033997	0.46669	0.01998	0.59732	0.065529
109	0.30568	0.00010361	0.00038305	13235316	8908035	0.99338	0.40229	0.20451	0.00016092	0.3278	0.0023393	0.46686	0.015526	0.59795	0.05721
110	0.28911	6.1116e-05	0.00021278	7634667	5600649	0.99618	0.42316	0.20451	8.6748e-05	0.32781	0.001553	0.46694	0.011728	0.59827	0.048606
