## Supplementary Data: A zip file containing the simulation executable, the source code, R scripts, batch files, and simulation results. for "Age-related late-onset disease heritability patterns and implications for genome-wide association studies": HeritabilityAnalysis.csv

Age	PopMean	PopVar	PopSD	CaseMean	CaseVar	CaseSD	CumulativeCaseMean	CumulativeCaseVar	CumulativeCaseSD	Heritability	MeanOR	CaseOR	nControls	nCases	CumIncidence	nIncidence	nLifetimeIncidence	nAbsoluteIncidence
37	6.3012e-05	13.138	3.6247	15.987	0	0	0	0	0	0.79974	1.0001	8.7743e+06	1999999999	1	5e-10	5e-10	4.869e-10	4.8691e-10
38	3.9826e-05	13.138	3.6246	11.258	6.5587	2.561	0	0	0	0.79974	1	77503	1999995880	4119	2.06e-06	2.0595e-06	2.0033e-06	2.0028e-06
39	-8.1529e-06	13.137	3.6246	10.718	6.2664	2.5033	0	0	0	0.79973	0.99999	45157	1999986927	8953	6.5365e-06	4.4765e-06	6.3501e-06	4.3468e-06
40	-8.4104e-05	13.137	3.6245	10.385	6.0201	2.4536	0	0	0	0.79972	0.99992	32369	1999972300	14627	1.385e-05	7.3135e-06	1.3441e-05	7.0907e-06
41	-0.0001917	13.136	3.6243	10.109	5.9281	2.4348	0	0	0	0.79971	0.99981	24568	1999951015	21285	2.4492e-05	1.0643e-05	2.3742e-05	1.0302e-05
42	-0.00033632	13.134	3.6241	9.9389	5.7515	2.3982	0	0	0	0.79969	0.99966	20722	1999921915	29100	3.9042e-05	1.455e-05	3.7802e-05	1.406e-05
43	-0.00052286	13.133	3.6239	9.7475	5.671	2.3814	0	0	0	0.79967	0.99948	17111	1999883644	38271	5.8178e-05	1.9136e-05	5.6258e-05	1.8457e-05
44	-0.00075746	13.131	3.6236	9.5675	5.6642	2.3799	0	0	0	0.79965	0.99924	14293	1999834609	49035	8.2696e-05	2.4519e-05	7.9858e-05	2.3602e-05
45	-0.0010483	13.128	3.6233	9.432	5.5368	2.353	0	0	0	0.79962	0.99895	12482	1999772941	61668	0.00011353	3.0837e-05	0.00010947	2.9619e-05
46	-0.0014025	13.125	3.6229	9.2571	5.4727	2.3394	0	0	0	0.79958	0.9986	10478	1999696447	76494	0.00015178	3.8251e-05	0.00014613	3.6655e-05
47	-0.0018311	13.122	3.6224	9.1266	5.4472	2.3339	0	0	0	0.79954	0.99817	9196.4	1999602554	93893	0.00019872	4.6954e-05	0.000191	4.4879e-05
48	-0.002345	13.117	3.6218	8.9868	5.4065	2.3252	0	0	0	0.79949	0.99766	7996.7	1999488243	114311	0.00025588	5.7167e-05	0.00024548	5.4489e-05
49	-0.002958	13.112	3.6211	8.8618	5.3527	2.3136	0	0	0	0.79943	0.99705	7057.3	1999349971	138272	0.00032501	6.9154e-05	0.00031117	6.5713e-05
50	-0.0036839	13.107	3.6203	8.7184	5.3488	2.3127	0	0	0	0.79936	0.99632	6114.2	1999183581	166390	0.00040821	8.3222e-05	0.00038996	7.8815e-05
51	-0.004541	13.1	3.6194	8.5896	5.3084	2.304	0	0	0	0.79928	0.99547	5375.6	1998984197	199384	0.0005079	9.9733e-05	0.00048402	9.4101e-05
52	-0.0055492	13.093	3.6184	8.4593	5.2462	2.2905	0	0	0	0.79918	0.99447	4718.7	1998746098	238099	0.00062695	0.00011911	0.00059589	0.00011193
53	-0.0067331	13.084	3.6172	8.339	5.2414	2.2894	0	0	0	0.79908	0.99329	4184	1998462572	283526	0.00076871	0.00014185	0.00072851	0.0001327
54	-0.0081183	13.074	3.6158	8.2108	5.2036	2.2811	0	0	0	0.79895	0.99191	3680.6	1998125749	336823	0.00093713	0.00016854	0.00088529	0.0001569
55	-0.0097375	13.062	3.6142	8.0914	5.1789	2.2757	0	0	0	0.79881	0.99031	3266.3	1997726398	399351	0.0011368	0.00019986	0.0010702	0.00018507
56	-0.011627	13.049	3.6123	7.9749	5.1669	2.2731	0	0	0	0.79865	0.98844	2907.1	1997253695	472703	0.0013732	0.00023662	0.0012878	0.00021784
57	-0.013826	13.034	3.6103	7.8458	5.1091	2.2603	0	0	0	0.79846	0.98627	2555	1996694949	558746	0.0016525	0.00027976	0.0015434	0.00025595
58	-0.016382	13.017	3.6079	7.72	5.0985	2.258	0	0	0	0.79825	0.98375	2252.9	1996035284	659665	0.0019824	0.00033038	0.0018431	0.00030021
59	-0.019351	12.997	3.6052	7.5989	5.0864	2.2553	0	0	0	0.79801	0.98083	1996.1	1995257267	778017	0.0023714	0.00038978	0.002194	0.0003516
60	-0.022797	12.975	3.6021	7.4768	5.075	2.2528	0	0	0	0.79773	0.97746	1766.6	1994340474	916793	0.0028298	0.00045949	0.0026043	0.00041124
61	-0.026796	12.95	3.5986	7.3603	5.0689	2.2514	0	0	0	0.79742	0.97356	1572.3	1993260982	1079492	0.0033695	0.00054128	0.0030833	0.00048039
62	-0.031424	12.921	3.5946	7.2314	5.0427	2.2456	0	0	0	0.79706	0.96906	1382.1	1991990782	1270200	0.0040046	0.00063725	0.0036419	0.0005605
63	-0.036781	12.889	3.5901	7.1071	5.0249	2.2416	0	0	0	0.79666	0.96389	1220.6	1990497095	1493687	0.0047515	0.00074985	0.0042925	0.0006532
64	-0.042977	12.852	3.585	6.982	5.0212	2.2408	0	0	0	0.79619	0.95793	1077.1	1988741577	1755518	0.0056292	0.00088195	0.0050492	0.00076036
65	-0.050143	12.811	3.5792	6.8607	4.9932	2.2345	0	0	0	0.79567	0.95109	954.07	1986679405	2062172	0.0066603	0.0010369	0.0059284	0.00088412
66	-0.058415	12.764	3.5727	6.7297	4.9818	2.232	0	0	0	0.79508	0.94326	836.86	1984258215	2421190	0.0078709	0.0012187	0.0069484	0.0010269
67	-0.06797	12.712	3.5654	6.6044	4.9811	2.2318	0	0	0	0.7944	0.93429	738.36	1981416884	2841331	0.0092916	0.0014319	0.0081302	0.0011912
68	-0.078997	12.653	3.557	6.477	4.9632	2.2278	0	0	0	0.79364	0.92404	650.03	1978084137	3332747	0.010958	0.001682	0.0094974	0.00138
69	-0.091714	12.586	3.5477	6.3465	4.9399	2.2226	0	0	0	0.79277	0.91237	570.48	1974176953	3907184	0.012912	0.0019752	0.011076	0.0015965
70	-0.10637	12.511	3.5371	6.2136	4.9356	2.2216	0	0	0	0.79179	0.89909	499.52	1969598762	4578191	0.015201	0.002319	0.012897	0.0018441
71	-0.12326	12.427	3.5252	6.0818	4.9274	2.2198	0	0	0	0.79068	0.88403	437.81	1964237411	5361351	0.017881	0.0027221	0.014991	0.0021265
72	-0.14271	12.333	3.5118	5.9451	4.9105	2.216	0	0	0	0.78941	0.86701	381.86	1957962896	6274515	0.021019	0.0031944	0.017395	0.0024475
73	-0.16508	12.227	3.4967	5.8058	4.8952	2.2125	0	0	0	0.78798	0.84782	332.22	1950624858	7338038	0.024688	0.0037478	0.020146	0.0028108
74	-0.19082	12.109	3.4798	5.6641	4.8815	2.2094	0	0	0	0.78635	0.82628	288.32	1942049855	8575003	0.028975	0.004396	0.023287	0.0032206
75	-0.22041	11.977	3.4607	5.5185	4.8649	2.2057	0	0	0	0.7845	0.80219	249.25	1932038450	10011405	0.033981	0.0051551	0.026862	0.0036811
76	-0.25439	11.829	3.4393	5.3686	4.8443	2.201	0	0	0	0.7824	0.77539	214.56	1920362177	11676273	0.039819	0.0060435	0.030915	0.0041962
77	-0.2934	11.664	3.4153	5.2136	4.8196	2.1954	0	0	0	0.78	0.74573	183.75	1906760487	13601690	0.04662	0.0070829	0.035494	0.0047688
78	-0.33815	11.48	3.3882	5.0554	4.7919	2.189	0	0	0	0.77726	0.71309	156.86	1890937848	15822639	0.054531	0.0082982	0.040643	0.0054002
79	-0.38945	11.275	3.3579	4.8895	4.7621	2.1822	0	0	0	0.77413	0.67743	132.88	1872561224	18376624	0.063719	0.0097183	0.046402	0.006091
80	-0.4482	11.047	3.3237	4.7157	4.7238	2.1734	0	0	0	0.77053	0.63878	111.68	1851258276	21302948	0.074371	0.011376	0.052806	0.0068398
81	-0.51541	10.794	3.2854	4.5336	4.6763	2.1625	0	0	0	0.76641	0.59726	93.096	1826616737	24641539	0.086692	0.013311	0.05988	0.0076427
82	-0.59218	10.513	3.2423	4.3406	4.6217	2.1498	0	0	0	0.76165	0.55312	76.753	1798185570	28431167	0.10091	0.015565	0.067634	0.0084906
83	-0.67976	10.202	3.194	4.1353	4.5473	2.1324	0	0	0	0.75615	0.50674	62.508	1765478679	32706891	0.11726	0.018189	0.076059	0.0093704
84	-0.7795	9.8578	3.1397	3.9162	4.4582	2.1115	0	0	0	0.74978	0.45864	50.209	1727982134	37496545	0.13601	0.021239	0.085122	0.010266
85	-0.89278	9.48	3.079	3.6792	4.3452	2.0845	0	0	0	0.74237	0.40952	39.616	1685166055	42816079	0.15742	0.024778	0.094762	0.011158
86	-1.021	9.0671	3.0112	3.4206	4.2041	2.0504	0	0	0	0.73376	0.36022	30.588	1636502421	48663634	0.18175	0.028878	0.10489	0.012019
87	-1.1657	8.6198	2.9359	3.1384	4.0246	2.0062	0	0	0	0.72376	0.31169	23.066	1581490129	55012292	0.20925	0.033616	0.11537	0.012816
88	-1.3281	8.1411	2.8533	2.8271	3.8011	1.9497	0	0	0	0.7122	0.26498	16.896	1519688480	61801649	0.24016	0.039078	0.12606	0.013508
89	-1.5092	7.6377	2.7636	2.4825	3.5236	1.8771	0	0	0	0.69894	0.2211	11.972	1450759846	68928634	0.27462	0.045357	0.13673	0.014051
90	-1.7094	7.1212	2.6686	2.1017	3.1892	1.7858	0	0	0	0.684	0.18097	8.1799	1374521419	76238427	0.31274	0.052551	0.14718	0.014399
91	-1.929	6.6066	2.5703	1.6852	2.8066	1.6753	0	0	0	0.66757	0.14529	5.3938	1291004567	83516852	0.3545	0.060761	0.15715	0.014509
92	-2.1677	6.1105	2.4719	1.2371	2.4089	1.5521	0	0	0	0.65003	0.11444	3.4455	1200518286	90486281	0.39974	0.07009	0.16641	0.014347
93	-2.4253	5.6439	2.3757	0.76932	2.0474	1.4309	0	0	0	0.63175	0.088453	2.1583	1103710627	96807659	0.44814	0.080638	0.17475	0.013896
94	-2.7023	5.2098	2.2825	0.29205	1.7666	1.3291	0	0	0	0.61294	0.067054	1.3392	1001619022	102091605	0.49919	0.092499	0.18201	0.013154
95	-2.9995	4.8044	2.1919	-0.18847	1.5716	1.2536	0	0	0	0.59355	0.049811	0.82823	895697702	105921320	0.55215	0.10575	0.18809	0.012147
96	-3.3179	4.4245	2.1034	-0.67501	1.4348	1.1978	0	0	0	0.57354	0.03623	0.50915	787808844	107888858	0.6061	0.12045	0.19298	0.010918
97	-3.6578	4.0687	2.0171	-1.1701	1.3297	1.1531	0	0	0	0.55292	0.02579	0.31033	680164949	107643895	0.65992	0.13664	0.19674	0.0095427
98	-4.0194	3.7365	1.933	-1.6757	1.2443	1.1155	0	0	0	0.53178	0.017964	0.18717	575214487	104950462	0.71239	0.1543	0.1995	0.008107
99	-4.4026	3.4277	1.8514	-2.1927	1.1722	1.0827	0	0	0	0.51026	0.012246	0.11161	475471745	99742742	0.76226	0.1734	0.20142	0.0066924
100	-4.807	3.1414	1.7724	-2.7209	1.1102	1.0536	0	0	0	0.48845	0.0081726	0.065816	383304439	92167306	0.80835	0.19384	0.2027	0.0053724
101	-5.2318	2.8772	1.6962	-3.2604	1.0544	1.0268	0	0	0	0.46654	0.0053441	0.038373	300706556	82597883	0.84965	0.21549	0.20351	0.0041956
102	-5.6759	2.6344	1.6231	-3.811	1.004	1.002	0	0	0	0.44468	0.0034276	0.022127	229094675	71611881	0.88545	0.23815	0.20398	0.0031828
103	-6.1379	2.4123	1.5532	-4.3715	0.95741	0.97847	0	0	0	0.42305	0.0021594	0.012632	169168688	59925987	0.91542	0.26158	0.20425	0.0023385
104	-6.6162	2.2098	1.4865	-4.9412	0.91472	0.95641	0	0	0	0.40181	0.0013386	0.0071458	120868909	48299779	0.93957	0.28551	0.20439	0.0016603
105	-7.1086	2.0257	1.4233	-5.5182	0.874	0.93488	0	0	0	0.38109	0.00081801	0.004013	83441421	37427488	0.95828	0.30965	0.20446	0.0011364
106	-7.6132	1.8587	1.3634	-6.1012	0.83582	0.91423	0	0	0	0.36102	0.00049389	0.0022403	55597612	27843809	0.9722	0.33369	0.20449	0.00074747
107	-8.1274	1.7077	1.3068	-6.6883	0.79933	0.89405	0	0	0	0.3417	0.00029532	0.0012454	35731026	19866586	0.98213	0.35733	0.20451	0.00046989
108	-8.6489	1.5716	1.2537	-7.2777	0.7643	0.87424	0	0	0	0.32328	0.00017533	0.00069076	22143351	13587675	0.98893	0.38028	0.20451	0.00028331
109	-9.1749	1.4484	1.2035	-7.8673	0.73289	0.85609	0	0	0	0.30568	0.00010361	0.00038305	13235316	8908035	0.99338	0.40229	0.20451	0.00016092
110	-9.7027	1.338	1.1567	-8.4553	0.70128	0.83742	0	0	0	0.28911	6.1116e-05	0.00021278	7634667	5600649	0.99618	0.42316	0.20451	8.6748e-05
