## Supplementary Data: A zip file containing the simulation executable, the source code, R scripts, batch files, and simulation results. for "Age-related late-onset disease heritability patterns and implications for genome-wide association studies": StatisticalPower.csv

Age	nCases	p0	c0	d0	s0	sd0	p1	c1	d1	s1	sd1	p2	c2	d2	s2	sd2	p3	c3	d3	s3	sd3	p4	c4	d4	s4	sd4	p5	c5	d5	s5	sd5	p6	c6	d6	s6	sd6	p7	c7	d7	s7	sd7	p8	c8	d8	s8	sd8
37	1	0.014602	0	0.014602	0	0	0.014599	0	0.014599	0	0	0.014601	0	0.014601	0	0	0.057198	0	0.057198	0	0	0.0572	0	0.0572	0	0	0.057201	0	0.057201	0	0	0.0998	0.5	-0.4002	0.5	-0.4002	0.0998	0.16667	-0.066867	0.16667	-0.066867	0.099801	0.5	-0.4002	0.5	-0.4002
38	4119	0.014602	0.024925	-0.010323	0.024919	-0.010317	0.014599	0.021445	-0.0068461	0.02144	-0.0068409	0.014601	0.018572	-0.0039717	0.018568	-0.0039672	0.057198	0.091163	-0.033965	0.091141	-0.033942	0.0572	0.079226	-0.022026	0.079207	-0.022007	0.057201	0.069879	-0.012678	0.069862	-0.012661	0.0998	0.15643	-0.05663	0.15651	-0.056713	0.0998	0.1379	-0.038098	0.1379	-0.038105	0.099801	0.11637	-0.01657	0.11646	-0.016663
39	8953	0.014602	0.023009	-0.0084066	0.023611	-0.0090086	0.014599	0.021203	-0.0066041	0.021278	-0.0066788	0.014601	0.018262	-0.0036613	0.018358	-0.0037577	0.057198	0.088127	-0.030929	0.089077	-0.031879	0.0572	0.078968	-0.021768	0.079043	-0.021843	0.057201	0.066049	-0.0088476	0.067251	-0.01005	0.0998	0.15313	-0.053333	0.1542	-0.054399	0.0998	0.13733	-0.037529	0.13751	-0.03771	0.099801	0.11478	-0.014984	0.11531	-0.015513
40	14627	0.014602	0.022937	-0.0083347	0.023255	-0.0086528	0.014599	0.020863	-0.0062641	0.021059	-0.0064598	0.014601	0.016978	-0.002377	0.017629	-0.0030287	0.057198	0.08727	-0.030072	0.088123	-0.030925	0.0572	0.077015	-0.019815	0.077972	-0.020773	0.057201	0.066703	-0.0095022	0.066961	-0.0097605	0.099799	0.15073	-0.050927	0.15236	-0.052565	0.099799	0.13373	-0.033926	0.13551	-0.035712	0.099801	0.11691	-0.017106	0.11616	-0.016354
41	21285	0.014602	0.022402	-0.0078001	0.022885	-0.0082823	0.014599	0.020124	-0.0055246	0.020653	-0.0060535	0.014601	0.016796	-0.0021952	0.017267	-0.0026665	0.057198	0.087432	-0.030235	0.087823	-0.030625	0.057199	0.078083	-0.020884	0.07802	-0.020821	0.057201	0.067105	-0.0099043	0.067024	-0.0098231	0.099799	0.14791	-0.048115	0.15043	-0.050632	0.099799	0.13379	-0.033988	0.13476	-0.034963	0.099801	0.1155	-0.015703	0.11587	-0.016072
42	29100	0.014602	0.022096	-0.0074941	0.022591	-0.0079886	0.014599	0.01988	-0.0052807	0.020365	-0.0057655	0.014601	0.016924	-0.0023238	0.017139	-0.0025388	0.057197	0.086701	-0.029504	0.087405	-0.030208	0.057199	0.077171	-0.019971	0.077704	-0.020505	0.057201	0.065682	-0.0084808	0.066524	-0.0093229	0.099798	0.1479	-0.048106	0.14949	-0.049691	0.099799	0.13254	-0.032739	0.13393	-0.034135	0.0998	0.11355	-0.013745	0.11501	-0.015205
43	38271	0.014602	0.022489	-0.0078867	0.022557	-0.0079552	0.014599	0.020054	-0.0054554	0.020263	-0.0056636	0.014601	0.016758	-0.0021571	0.017014	-0.0024133	0.057197	0.0854	-0.028203	0.086745	-0.029549	0.057199	0.0776	-0.020401	0.07767	-0.020471	0.057201	0.065424	-0.0082232	0.066162	-0.0089613	0.099797	0.14681	-0.047016	0.14861	-0.048811	0.099798	0.13235	-0.032548	0.13341	-0.033613	0.0998	0.11493	-0.015126	0.11498	-0.015179
44	49035	0.014602	0.022742	-0.0081405	0.022612	-0.0080103	0.014599	0.019914	-0.0053156	0.020159	-0.0055605	0.014601	0.017229	-0.0026287	0.017078	-0.0024772	0.057196	0.085932	-0.028736	0.086504	-0.029308	0.057198	0.076156	-0.018958	0.077221	-0.020023	0.0572	0.065229	-0.0080285	0.065885	-0.0086849	0.099796	0.14759	-0.047789	0.14831	-0.048509	0.099797	0.13242	-0.032625	0.13312	-0.033321	0.0998	0.11527	-0.015475	0.11507	-0.015267
45	61668	0.014602	0.022445	-0.0078439	0.022567	-0.0079653	0.014599	0.0198	-0.005201	0.020062	-0.005463	0.0146	0.016592	-0.0019911	0.016946	-0.0023452	0.057195	0.085258	-0.028063	0.086166	-0.02897	0.057198	0.076531	-0.019333	0.077034	-0.019836	0.0572	0.065847	-0.0086471	0.065875	-0.0086748	0.099795	0.1458	-0.04601	0.14763	-0.047832	0.099796	0.13094	-0.031142	0.13253	-0.03273	0.099799	0.11469	-0.014887	0.11496	-0.015164
46	76494	0.014601	0.022183	-0.0075813	0.02247	-0.0078687	0.014598	0.019446	-0.0048475	0.019906	-0.005308	0.0146	0.016851	-0.0022506	0.016922	-0.0023214	0.057194	0.084852	-0.027658	0.085835	-0.02864	0.057197	0.076084	-0.018887	0.076794	-0.019597	0.0572	0.065757	-0.008557	0.065845	-0.0086454	0.099793	0.14432	-0.044526	0.14679	-0.047	0.099795	0.13002	-0.030226	0.13189	-0.0321	0.099799	0.11435	-0.014554	0.11481	-0.015011
47	93893	0.014601	0.021869	-0.0072679	0.022328	-0.0077271	0.014598	0.019831	-0.0052329	0.019889	-0.0052905	0.0146	0.016801	-0.0022008	0.016893	-0.002293	0.057193	0.084447	-0.027254	0.085507	-0.028314	0.057196	0.075409	-0.018212	0.076467	-0.019271	0.057199	0.066072	-0.0088723	0.065899	-0.0086993	0.099791	0.14406	-0.04427	0.14615	-0.046357	0.099794	0.13006	-0.030269	0.13146	-0.031668	0.099798	0.11464	-0.014847	0.11477	-0.014973
48	114311	0.014601	0.021615	-0.0070145	0.022169	-0.0075682	0.014598	0.019498	-0.0049001	0.019801	-0.0052035	0.0146	0.016965	-0.0023653	0.016909	-0.0023092	0.057191	0.084454	-0.027263	0.085272	-0.02808	0.057195	0.075386	-0.018191	0.076226	-0.019031	0.057199	0.065434	-0.0082352	0.065795	-0.008596	0.099788	0.14321	-0.043425	0.14549	-0.045704	0.099792	0.12903	-0.029241	0.13092	-0.031127	0.099797	0.11357	-0.013772	0.1145	-0.014705
49	138272	0.0146	0.021866	-0.0072663	0.022104	-0.0075044	0.014598	0.019262	-0.004664	0.019687	-0.005089	0.0146	0.016982	-0.0023822	0.016925	-0.0023249	0.057189	0.083005	-0.025816	0.08479	-0.0276	0.057194	0.074815	-0.017621	0.075926	-0.018732	0.057198	0.06574	-0.0085417	0.065783	-0.0085849	0.099785	0.14218	-0.042396	0.14479	-0.045002	0.09979	0.1291	-0.029312	0.13053	-0.030743	0.099796	0.11392	-0.014122	0.11438	-0.014582
50	166390	0.014599	0.021651	-0.0070515	0.022012	-0.0074125	0.014597	0.019417	-0.00482	0.019632	-0.0050345	0.0146	0.016716	-0.0021159	0.016882	-0.0022825	0.057187	0.082657	-0.02547	0.084355	-0.027168	0.057192	0.075287	-0.018095	0.075795	-0.018603	0.057198	0.065622	-0.0084243	0.06575	-0.0085527	0.099782	0.14204	-0.042258	0.14423	-0.044446	0.099788	0.12874	-0.028952	0.13017	-0.03038	0.099795	0.11368	-0.013885	0.11424	-0.014441
51	199384	0.014599	0.021719	-0.0071207	0.021955	-0.0073558	0.014597	0.019131	-0.0045339	0.019533	-0.0049366	0.0146	0.016809	-0.0022097	0.016868	-0.0022683	0.057185	0.082746	-0.025561	0.084039	-0.026854	0.057191	0.075133	-0.017942	0.075665	-0.018475	0.057197	0.065684	-0.0084872	0.065737	-0.0085406	0.099778	0.14118	-0.041399	0.14363	-0.043851	0.099785	0.12855	-0.028769	0.12985	-0.030066	0.099794	0.11326	-0.013463	0.11404	-0.01425
52	238099	0.014598	0.021233	-0.0066348	0.021817	-0.0072196	0.014596	0.019377	-0.0047809	0.019504	-0.0049075	0.014599	0.016792	-0.0021927	0.016854	-0.0022542	0.057182	0.082245	-0.025063	0.083698	-0.026517	0.057189	0.074235	-0.017046	0.075394	-0.018205	0.057196	0.065125	-0.0079291	0.065621	-0.0084252	0.099773	0.14042	-0.04065	0.14302	-0.043247	0.099781	0.1278	-0.028019	0.12946	-0.02968	0.099792	0.11296	-0.013167	0.11384	-0.014045
53	283526	0.014597	0.021193	-0.0065962	0.021702	-0.0071054	0.014596	0.019119	-0.0045238	0.019433	-0.0048373	0.014599	0.016909	-0.0023101	0.016864	-0.0022648	0.057178	0.081354	-0.024175	0.083266	-0.026088	0.057186	0.074173	-0.016986	0.075169	-0.017982	0.057195	0.064835	-0.00764	0.065476	-0.0082813	0.099767	0.13998	-0.040215	0.14246	-0.042693	0.099777	0.12734	-0.027567	0.12907	-0.029293	0.09979	0.113	-0.013205	0.11368	-0.013892
54	336823	0.014596	0.021086	-0.0064899	0.021592	-0.0069957	0.014595	0.019201	-0.0046067	0.019391	-0.0047965	0.014599	0.016609	-0.00201	0.016818	-0.0022193	0.057174	0.081568	-0.024394	0.082961	-0.025787	0.057183	0.073805	-0.016621	0.074923	-0.01774	0.057193	0.065224	-0.0080303	0.065431	-0.0082373	0.09976	0.13947	-0.039712	0.14192	-0.042162	0.099773	0.127	-0.027229	0.1287	-0.028926	0.099788	0.11245	-0.01266	0.11346	-0.013672
55	399351	0.014595	0.02092	-0.0063251	0.021474	-0.0068789	0.014594	0.019139	-0.0045456	0.019347	-0.0047531	0.014598	0.016677	-0.0020784	0.016793	-0.0021949	0.057169	0.080925	-0.023755	0.082603	-0.025434	0.05718	0.073489	-0.016309	0.074672	-0.017491	0.057192	0.064802	-0.0076099	0.06532	-0.0081284	0.099753	0.13911	-0.039358	0.14143	-0.041676	0.099767	0.12664	-0.026873	0.12834	-0.02857	0.099786	0.11267	-0.012885	0.11332	-0.013536
56	472703	0.014593	0.021042	-0.0064493	0.021399	-0.0068062	0.014593	0.019026	-0.0044336	0.019292	-0.004699	0.014598	0.016724	-0.0021266	0.016781	-0.0021835	0.057164	0.081043	-0.023879	0.082335	-0.025171	0.057176	0.073322	-0.016146	0.074439	-0.017263	0.05719	0.064958	-0.0077683	0.065258	-0.0080679	0.099743	0.13858	-0.03884	0.14094	-0.041196	0.099761	0.12619	-0.02643	0.12797	-0.028207	0.099783	0.1123	-0.012513	0.11315	-0.013362
57	558746	0.014591	0.020854	-0.0062628	0.021307	-0.0067158	0.014592	0.018903	-0.0043118	0.019226	-0.0046345	0.014597	0.016742	-0.0021448	0.016775	-0.0021775	0.057157	0.080458	-0.023301	0.082017	-0.02486	0.057172	0.073082	-0.01591	0.07421	-0.017038	0.057188	0.064451	-0.0072629	0.065121	-0.0079335	0.099733	0.1377	-0.037972	0.14039	-0.04066	0.099754	0.12589	-0.026135	0.12762	-0.027863	0.099779	0.11214	-0.012361	0.11298	-0.013196
58	659665	0.014589	0.02057	-0.0059807	0.021185	-0.0065952	0.01459	0.018831	-0.0042408	0.01916	-0.0045702	0.014597	0.016532	-0.0019351	0.016734	-0.0021377	0.05715	0.079597	-0.022447	0.081615	-0.024465	0.057167	0.072821	-0.015654	0.073979	-0.016812	0.057186	0.064689	-0.0075034	0.06505	-0.007864	0.09972	0.13718	-0.03746	0.13986	-0.040138	0.099745	0.12568	-0.025939	0.12729	-0.02755	0.099775	0.11199	-0.012214	0.11281	-0.013036
59	778017	0.014587	0.020689	-0.0061021	0.021103	-0.0065163	0.014589	0.018632	-0.0040432	0.019074	-0.0044851	0.014596	0.016502	-0.0019058	0.016696	-0.0021003	0.057141	0.079643	-0.022502	0.081291	-0.02415	0.057161	0.072622	-0.015462	0.073756	-0.016596	0.057183	0.064529	-0.0073461	0.064964	-0.0077814	0.099706	0.13642	-0.036714	0.13929	-0.039588	0.099735	0.12524	-0.0255	0.12696	-0.027222	0.099771	0.11183	-0.012056	0.11265	-0.012879
60	916793	0.014584	0.020517	-0.0059329	0.021008	-0.006424	0.014587	0.018646	-0.0040596	0.019004	-0.0044177	0.014595	0.016446	-0.0018506	0.016655	-0.0020605	0.057131	0.079331	-0.0222	0.080974	-0.023843	0.057154	0.072466	-0.015313	0.073547	-0.016394	0.057179	0.064488	-0.0073086	0.064887	-0.0077077	0.099689	0.13609	-0.036397	0.13877	-0.039085	0.099724	0.12471	-0.024983	0.12659	-0.026869	0.099765	0.11183	-0.012061	0.11252	-0.012751
61	1079492	0.014581	0.020514	-0.0059329	0.020929	-0.0063481	0.014585	0.018539	-0.0039547	0.01893	-0.0043453	0.014594	0.016486	-0.001892	0.016628	-0.0020344	0.057119	0.078827	-0.021707	0.08063	-0.023511	0.057146	0.072058	-0.014912	0.073309	-0.016163	0.057175	0.064343	-0.0071677	0.0648	-0.0076244	0.09967	0.13524	-0.035568	0.13821	-0.038538	0.099711	0.1243	-0.024594	0.12623	-0.026515	0.099759	0.11157	-0.011809	0.11236	-0.012606
62	1270200	0.014577	0.020328	-0.0057504	0.020834	-0.0062564	0.014582	0.018572	-0.00399	0.018873	-0.0042911	0.014593	0.016502	-0.0019092	0.016608	-0.0020156	0.057106	0.078395	-0.02129	0.080275	-0.02317	0.057136	0.071835	-0.014699	0.073075	-0.015939	0.057171	0.064183	-0.0070123	0.064702	-0.0075311	0.099648	0.13458	-0.034933	0.13763	-0.037985	0.099695	0.12398	-0.024284	0.12587	-0.026175	0.099751	0.11121	-0.011462	0.11218	-0.012431
63	1493687	0.014573	0.020255	-0.0056815	0.020743	-0.0061696	0.014579	0.018485	-0.0039063	0.018812	-0.0042331	0.014591	0.016413	-0.0018215	0.016578	-0.0019862	0.05709	0.078141	-0.021051	0.07994	-0.02285	0.057125	0.071445	-0.014319	0.072819	-0.015693	0.057166	0.064029	-0.0068631	0.064596	-0.0074304	0.099622	0.13406	-0.034443	0.13707	-0.03745	0.099677	0.12354	-0.023862	0.1255	-0.025826	0.099743	0.11127	-0.011527	0.11204	-0.012296
64	1755518	0.014568	0.02012	-0.0055518	0.020646	-0.0060774	0.014576	0.01842	-0.0038439	0.018751	-0.0041753	0.01459	0.016396	-0.0018066	0.016549	-0.0019596	0.057072	0.077573	-0.020501	0.079571	-0.022499	0.057113	0.071226	-0.014113	0.07257	-0.015457	0.05716	0.063808	-0.006648	0.064473	-0.0073134	0.099592	0.13347	-0.033881	0.13651	-0.036918	0.099656	0.12318	-0.023526	0.12514	-0.025485	0.099733	0.11089	-0.011161	0.11186	-0.012127
65	2062172	0.014563	0.020002	-0.0054396	0.020546	-0.0059834	0.014572	0.01833	-0.0037579	0.018686	-0.004114	0.014588	0.016438	-0.0018502	0.016532	-0.0019443	0.057051	0.077068	-0.020017	0.079183	-0.022132	0.057098	0.071141	-0.014043	0.072349	-0.015251	0.057153	0.063866	-0.0067132	0.064379	-0.0072264	0.099558	0.13291	-0.033353	0.13595	-0.036396	0.099632	0.12277	-0.023139	0.12477	-0.025142	0.099721	0.11068	-0.010958	0.11168	-0.011956
66	2421190	0.014556	0.019937	-0.0053812	0.020452	-0.0058964	0.014567	0.018288	-0.0037207	0.018625	-0.0040573	0.014586	0.016368	-0.0017823	0.016507	-0.0019212	0.057027	0.076978	-0.019951	0.078844	-0.021817	0.057082	0.070766	-0.013684	0.072105	-0.015024	0.057145	0.063615	-0.0064696	0.064262	-0.0071166	0.099517	0.13244	-0.032923	0.13541	-0.035895	0.099605	0.12219	-0.022589	0.12438	-0.024773	0.099708	0.11056	-0.010854	0.11151	-0.011798
67	2841331	0.014549	0.019809	-0.0052608	0.020354	-0.0058056	0.014562	0.018174	-0.0036119	0.018556	-0.0039936	0.014583	0.016327	-0.0017438	0.016479	-0.0018962	0.056999	0.076524	-0.019525	0.078489	-0.021491	0.057062	0.070589	-0.013527	0.071874	-0.014811	0.057136	0.063592	-0.0064564	0.064159	-0.0070235	0.099471	0.1317	-0.03223	0.13485	-0.035374	0.099573	0.12202	-0.022451	0.12402	-0.024445	0.099693	0.11042	-0.010731	0.11134	-0.011648
68	3332747	0.01454	0.019705	-0.0051652	0.020255	-0.0057156	0.014556	0.018059	-0.0035025	0.01848	-0.0039239	0.01458	0.016239	-0.0016586	0.016443	-0.0018624	0.056966	0.076184	-0.019217	0.078139	-0.021172	0.05704	0.07026	-0.01322	0.071628	-0.014588	0.057125	0.063398	-0.0062728	0.064044	-0.0069183	0.099418	0.13093	-0.031507	0.13425	-0.034831	0.099536	0.12156	-0.02202	0.12364	-0.024108	0.099675	0.11017	-0.010491	0.11116	-0.011487
69	3907184	0.01453	0.019598	-0.0050683	0.020156	-0.0056261	0.014549	0.018057	-0.0035081	0.018416	-0.0038669	0.014577	0.016239	-0.0016616	0.016412	-0.0018348	0.056929	0.075836	-0.018907	0.07779	-0.020861	0.057014	0.070041	-0.013026	0.071388	-0.014374	0.057113	0.063401	-0.0062882	0.063946	-0.0068335	0.099357	0.13046	-0.031108	0.13368	-0.03432	0.099493	0.12104	-0.021551	0.12325	-0.023757	0.099655	0.11003	-0.010378	0.11099	-0.011336
70	4578191	0.014518	0.019427	-0.0049087	0.020046	-0.0055277	0.014541	0.017936	-0.0033945	0.018344	-0.0038024	0.014573	0.016231	-0.0016582	0.016385	-0.0018115	0.056886	0.0753	-0.018414	0.077415	-0.020529	0.056985	0.069708	-0.012723	0.071135	-0.01415	0.057098	0.063347	-0.0062485	0.063856	-0.0067577	0.099286	0.12972	-0.030437	0.13308	-0.033795	0.099444	0.12049	-0.021042	0.12283	-0.023389	0.099631	0.10972	-0.010093	0.1108	-0.011169
71	5361351	0.014505	0.019404	-0.0048986	0.01995	-0.0054448	0.014532	0.017913	-0.0033808	0.018279	-0.003747	0.014569	0.016203	-0.0016346	0.016358	-0.0017888	0.056837	0.07498	-0.018143	0.07705	-0.020213	0.056951	0.069545	-0.012594	0.070897	-0.013946	0.057082	0.063134	-0.0060519	0.063748	-0.0066659	0.099205	0.12913	-0.029929	0.13249	-0.033285	0.099388	0.12011	-0.020721	0.12243	-0.023037	0.099604	0.10949	-0.0098902	0.1106	-0.011
72	6274515	0.01449	0.019279	-0.0047888	0.01985	-0.0053599	0.014522	0.017862	-0.0033402	0.018217	-0.0036954	0.014564	0.016115	-0.0015508	0.016321	-0.0017575	0.05678	0.07462	-0.01784	0.076687	-0.019908	0.056911	0.069278	-0.012367	0.070655	-0.013744	0.057063	0.062963	-0.0059004	0.063631	-0.0065677	0.099111	0.1285	-0.02939	0.13189	-0.032783	0.099323	0.1197	-0.020375	0.12202	-0.022695	0.099573	0.10936	-0.0097845	0.11042	-0.010845
73	7338038	0.014472	0.019181	-0.0047091	0.01975	-0.0052782	0.014509	0.017787	-0.0032778	0.018153	-0.0036438	0.014558	0.016144	-0.0015859	0.016295	-0.001737	0.056715	0.074104	-0.017389	0.076303	-0.019589	0.056866	0.068995	-0.01213	0.070408	-0.013543	0.057041	0.062847	-0.0058059	0.063514	-0.006473	0.099003	0.1277	-0.0287	0.13127	-0.032268	0.099248	0.11933	-0.020084	0.12162	-0.022371	0.099537	0.10916	-0.0096274	0.11023	-0.010695
74	8575003	0.014452	0.019076	-0.0046238	0.01965	-0.0051987	0.014495	0.01767	-0.0031748	0.018082	-0.0035863	0.014551	0.01606	-0.0015085	0.01626	-0.0017089	0.05664	0.073684	-0.017044	0.075916	-0.019276	0.056813	0.068692	-0.011878	0.070154	-0.013341	0.057016	0.06273	-0.0057138	0.063398	-0.0063821	0.09888	0.12697	-0.028094	0.13064	-0.031756	0.099162	0.11872	-0.019556	0.12119	-0.022028	0.099496	0.10888	-0.0093796	0.11003	-0.010535
75	10011405	0.014429	0.018933	-0.0045047	0.019545	-0.0051162	0.014479	0.017584	-0.0031047	0.018008	-0.003529	0.014543	0.016043	-0.0014998	0.016228	-0.0016846	0.056554	0.073268	-0.016714	0.075526	-0.018972	0.056753	0.068389	-0.011636	0.069894	-0.013141	0.056987	0.062596	-0.005609	0.06328	-0.0062928	0.098737	0.12641	-0.02767	0.13001	-0.031275	0.099062	0.11834	-0.019277	0.12077	-0.021707	0.099447	0.10882	-0.009368	0.10985	-0.010405
76	11676273	0.014402	0.0188	-0.0043978	0.019436	-0.0050336	0.014461	0.017546	-0.0030856	0.017941	-0.0034799	0.014535	0.015978	-0.0014435	0.016192	-0.0016567	0.056455	0.072821	-0.016367	0.075129	-0.018674	0.056685	0.068085	-0.0114	0.069629	-0.012944	0.056954	0.062469	-0.0055154	0.063161	-0.0062073	0.098574	0.12557	-0.026998	0.12936	-0.030788	0.098948	0.11781	-0.01886	0.12034	-0.021387	0.099392	0.10854	-0.0091506	0.10966	-0.010268
77	13601690	0.014372	0.018664	-0.0042924	0.019323	-0.0049514	0.014439	0.017431	-0.0029915	0.017866	-0.0034267	0.014525	0.015966	-0.0014415	0.016159	-0.0016341	0.056341	0.072385	-0.016044	0.074729	-0.018388	0.056605	0.067771	-0.011165	0.069358	-0.012752	0.056916	0.062339	-0.0054232	0.063041	-0.0061257	0.098387	0.12486	-0.026472	0.1287	-0.030318	0.098818	0.11726	-0.018441	0.11989	-0.021069	0.099329	0.10827	-0.0089411	0.10946	-0.010129
78	15822639	0.014337	0.018552	-0.0042151	0.019211	-0.0048745	0.014415	0.017354	-0.0029391	0.017792	-0.0033768	0.014513	0.01593	-0.0014174	0.016125	-0.0016127	0.056211	0.071897	-0.015686	0.074318	-0.018107	0.056515	0.06745	-0.010936	0.069081	-0.012566	0.056872	0.062171	-0.0052996	0.062915	-0.0060435	0.098171	0.12414	-0.025966	0.12804	-0.029871	0.098667	0.11678	-0.018108	0.11944	-0.020768	0.099256	0.10802	-0.0087641	0.10925	-0.0099928
79	18376624	0.014297	0.018419	-0.0041228	0.019097	-0.0048004	0.014387	0.017269	-0.0028822	0.017717	-0.0033295	0.014499	0.015886	-0.0013866	0.016091	-0.0015916	0.056062	0.071398	-0.015336	0.073897	-0.017835	0.056411	0.067125	-0.010715	0.068799	-0.012389	0.056821	0.062003	-0.0051814	0.062783	-0.0059623	0.097925	0.12329	-0.025361	0.12736	-0.029431	0.098495	0.11627	-0.017779	0.11898	-0.020485	0.099172	0.10782	-0.0086496	0.10904	-0.009871
80	21302948	0.014251	0.018295	-0.0040439	0.018982	-0.0047315	0.014355	0.017159	-0.0028042	0.017637	-0.0032816	0.014484	0.015837	-0.0013532	0.016055	-0.0015707	0.055891	0.070908	-0.015016	0.073469	-0.017578	0.056291	0.066787	-0.010496	0.068511	-0.01222	0.056763	0.061851	-0.0050882	0.06265	-0.0058867	0.097642	0.12246	-0.024816	0.12665	-0.029012	0.098297	0.1157	-0.017405	0.11851	-0.020213	0.099076	0.10751	-0.008435	0.10882	-0.0097476
81	24641539	0.014199	0.018106	-0.0039073	0.018858	-0.004659	0.014318	0.017079	-0.002761	0.017558	-0.0032391	0.014466	0.015797	-0.0013304	0.016018	-0.0015517	0.055697	0.070301	-0.014604	0.073019	-0.017322	0.056154	0.066436	-0.010281	0.068216	-0.012062	0.056697	0.061671	-0.004974	0.062511	-0.0058138	0.097319	0.12159	-0.02427	0.12593	-0.028615	0.09807	0.11512	-0.017047	0.11803	-0.019958	0.098966	0.10727	-0.0083071	0.1086	-0.0096377
82	28431167	0.014139	0.017972	-0.0038328	0.018733	-0.0045938	0.014277	0.016954	-0.0026767	0.017472	-0.0031957	0.014446	0.015759	-0.0013137	0.015982	-0.0015357	0.055475	0.0697	-0.014225	0.072551	-0.017076	0.055998	0.066011	-0.010012	0.067905	-0.011907	0.056621	0.061524	-0.0049036	0.062372	-0.0057511	0.096951	0.1206	-0.023646	0.12518	-0.028231	0.09781	0.11452	-0.01671	0.11753	-0.019724	0.09884	0.10694	-0.0080968	0.10837	-0.0095289
83	32706891	0.014071	0.017796	-0.003725	0.018602	-0.004531	0.014229	0.016857	-0.0026284	0.017387	-0.0031577	0.014423	0.015695	-0.0012719	0.015941	-0.0015188	0.055221	0.069184	-0.013963	0.072082	-0.01686	0.055821	0.065594	-0.0097728	0.067583	-0.011762	0.056534	0.061304	-0.0047697	0.062223	-0.0056889	0.096531	0.11964	-0.023105	0.12441	-0.027878	0.097514	0.11376	-0.016249	0.11701	-0.019494	0.098695	0.10661	-0.0079186	0.10812	-0.0094283
84	37496545	0.013994	0.017619	-0.0036249	0.018467	-0.0044724	0.014175	0.016728	-0.0025528	0.017296	-0.0031211	0.014396	0.01564	-0.0012439	0.0159	-0.0015037	0.054933	0.068492	-0.013559	0.071587	-0.016653	0.055618	0.065169	-0.0095513	0.06725	-0.011632	0.056434	0.061123	-0.0046884	0.062071	-0.0056368	0.096052	0.1186	-0.022544	0.12361	-0.027556	0.097177	0.11305	-0.015874	0.11646	-0.019285	0.09853	0.10633	-0.0077975	0.10788	-0.0093462
85	42816079	0.013907	0.017441	-0.0035344	0.018327	-0.0044205	0.014113	0.016608	-0.0024949	0.017202	-0.0030893	0.014366	0.015585	-0.0012188	0.015857	-0.0014911	0.054607	0.067791	-0.013184	0.071071	-0.016464	0.055388	0.064685	-0.0092973	0.066901	-0.011514	0.056321	0.060894	-0.0045731	0.061911	-0.0055901	0.095509	0.11741	-0.021904	0.12277	-0.027256	0.096794	0.11227	-0.015474	0.11589	-0.019098	0.098341	0.10595	-0.0076129	0.10761	-0.0092735
86	48663634	0.013808	0.017213	-0.0034047	0.018178	-0.0043697	0.014043	0.016473	-0.0024301	0.017105	-0.0030619	0.014332	0.015515	-0.0011834	0.015811	-0.0014795	0.054238	0.067005	-0.012767	0.070526	-0.016288	0.055126	0.064188	-0.0090626	0.066538	-0.011412	0.056193	0.060636	-0.004443	0.06174	-0.0055476	0.094895	0.11617	-0.021276	0.12188	-0.026988	0.096358	0.11143	-0.015076	0.11529	-0.018937	0.098128	0.10552	-0.0073922	0.10733	-0.0092065
87	55012292	0.013697	0.016997	-0.0033001	0.018023	-0.0043255	0.013964	0.016302	-0.0023376	0.016999	-0.0030349	0.014293	0.015441	-0.0011474	0.015763	-0.0014693	0.053822	0.066186	-0.012364	0.069956	-0.016133	0.054831	0.063608	-0.0087768	0.066153	-0.011322	0.056047	0.060384	-0.004337	0.061562	-0.0055151	0.094203	0.11479	-0.020592	0.12095	-0.026748	0.095867	0.11048	-0.014617	0.11466	-0.018796	0.097886	0.10507	-0.0071826	0.10704	-0.0091502
88	61801649	0.013573	0.016746	-0.0031724	0.017858	-0.0042851	0.013876	0.016136	-0.0022603	0.016888	-0.0030122	0.01425	0.015364	-0.0011146	0.015711	-0.0014616	0.053358	0.065246	-0.011888	0.06935	-0.015992	0.054499	0.062997	-0.008498	0.065747	-0.011248	0.055883	0.060079	-0.0041959	0.061371	-0.0054882	0.093428	0.11326	-0.019833	0.11996	-0.026534	0.095315	0.10945	-0.014131	0.11399	-0.018677	0.097613	0.1046	-0.006987	0.10672	-0.0091098
89	68928634	0.013436	0.016474	-0.0030385	0.017685	-0.0042492	0.013777	0.01596	-0.0021833	0.016772	-0.0029948	0.014201	0.015284	-0.0010831	0.015658	-0.0014571	0.052841	0.064239	-0.011398	0.068708	-0.015868	0.054129	0.062279	-0.0081499	0.065312	-0.011183	0.055699	0.059755	-0.0040563	0.061169	-0.0054694	0.092563	0.11164	-0.019073	0.11892	-0.026354	0.094698	0.10829	-0.013595	0.11328	-0.018578	0.097307	0.10407	-0.0067612	0.10639	-0.0090832
90	76238427	0.013284	0.016171	-0.0028867	0.0175	-0.0042163	0.013667	0.015751	-0.0020832	0.016647	-0.0029798	0.014146	0.015188	-0.0010422	0.0156	-0.0014546	0.052269	0.063149	-0.01088	0.068031	-0.015762	0.053718	0.061533	-0.0078141	0.064851	-0.011133	0.055495	0.059385	-0.0038902	0.060951	-0.0054565	0.091607	0.10979	-0.01818	0.1178	-0.026197	0.094014	0.10704	-0.013024	0.11252	-0.018502	0.096965	0.10346	-0.0064999	0.10603	-0.0090683
91	83516852	0.013118	0.015843	-0.0027247	0.017305	-0.0041867	0.013547	0.01552	-0.0019729	0.016514	-0.0029669	0.014086	0.015065	-0.00097849	0.015537	-0.001451	0.051644	0.061934	-0.01029	0.067313	-0.015669	0.053268	0.060676	-0.0074079	0.064359	-0.011091	0.055269	0.058988	-0.0037191	0.06072	-0.0054512	0.09056	0.10779	-0.017229	0.11662	-0.026064	0.093262	0.10562	-0.012362	0.1117	-0.018442	0.096589	0.10277	-0.0061856	0.10565	-0.0090603
92	90486281	0.012938	0.015504	-0.0025653	0.017101	-0.0041626	0.013417	0.015272	-0.0018547	0.016374	-0.0029563	0.014021	0.014957	-0.00093615	0.015472	-0.0014509	0.050968	0.060614	-0.0096458	0.066554	-0.015587	0.052778	0.059767	-0.0069882	0.063839	-0.011061	0.055021	0.058555	-0.0035345	0.060475	-0.0054539	0.089425	0.10562	-0.016199	0.11538	-0.025954	0.092444	0.10412	-0.011671	0.11085	-0.018401	0.096174	0.10209	-0.0059168	0.10525	-0.0090723
93	96807659	0.012745	0.01514	-0.0023949	0.016889	-0.0041439	0.013278	0.015012	-0.0017349	0.016227	-0.0029492	0.013949	0.014843	-0.0008945	0.015404	-0.0014551	0.050241	0.059255	-0.0090137	0.065766	-0.015525	0.052249	0.058812	-0.0065625	0.063296	-0.011047	0.054752	0.058091	-0.0033395	0.060217	-0.0054657	0.088203	0.10335	-0.015151	0.11408	-0.025877	0.091558	0.10256	-0.010998	0.10995	-0.018392	0.095724	0.10132	-0.0055914	0.10482	-0.0090985
94	102091605	0.012539	0.014768	-0.0022284	0.016672	-0.0041331	0.013126	0.014761	-0.001635	0.016077	-0.0029506	0.01387	0.014717	-0.00084628	0.015334	-0.0014632	0.049462	0.057879	-0.0084162	0.064959	-0.015497	0.051678	0.057851	-0.0061727	0.06274	-0.011061	0.054459	0.057621	-0.0031617	0.059952	-0.0054927	0.086893	0.10106	-0.014171	0.11275	-0.025857	0.090602	0.10093	-0.010327	0.10903	-0.018425	0.095235	0.10051	-0.0052778	0.10438	-0.0091461
95	105921320	0.012321	0.014389	-0.0020683	0.016453	-0.0041328	0.012964	0.014497	-0.0015322	0.015925	-0.002961	0.013787	0.014575	-0.0007876	0.015261	-0.0014737	0.048629	0.056508	-0.0078791	0.064149	-0.01552	0.051065	0.056865	-0.0058006	0.062176	-0.011111	0.054145	0.057117	-0.0029719	0.05968	-0.005535	0.085493	0.098725	-0.013231	0.1114	-0.025911	0.089573	0.099309	-0.0097367	0.1081	-0.018523	0.094706	0.099716	-0.0050099	0.10393	-0.0092283
96	107888858	0.012087	0.014027	-0.0019403	0.016237	-0.0041505	0.012791	0.014232	-0.0014415	0.015775	-0.0029839	0.013697	0.014447	-0.00075081	0.015188	-0.0014917	0.047741	0.055113	-0.0073713	0.063345	-0.015603	0.050407	0.055871	-0.0054641	0.061615	-0.011208	0.053805	0.05663	-0.002825	0.059408	-0.0056038	0.083993	0.096447	-0.012454	0.11007	-0.02608	0.088468	0.097638	-0.00917	0.10716	-0.018697	0.094135	0.09887	-0.0047342	0.10348	-0.0093478
97	107643895	0.011841	0.013642	-0.0018012	0.016026	-0.004185	0.012605	0.013961	-0.0013553	0.015627	-0.0030212	0.0136	0.014306	-0.00070594	0.015116	-0.0015162	0.046798	0.053702	-0.0069044	0.062558	-0.01576	0.049704	0.054844	-0.0051398	0.061063	-0.011358	0.053435	0.056139	-0.0027033	0.059142	-0.0057065	0.082398	0.094074	-0.011677	0.10877	-0.02637	0.087284	0.095949	-0.0086653	0.10625	-0.018966	0.093519	0.098028	-0.004509	0.10304	-0.009519
98	104950462	0.011578	0.013281	-0.0017034	0.015824	-0.0042457	0.012407	0.013694	-0.0012868	0.015484	-0.0030774	0.013497	0.014168	-0.00067156	0.015047	-0.00155	0.045799	0.052273	-0.0064737	0.061801	-0.016002	0.048956	0.053808	-0.0048522	0.060528	-0.011573	0.053039	0.055605	-0.0025653	0.058881	-0.0058418	0.080703	0.091687	-0.010984	0.10751	-0.026807	0.086019	0.094218	-0.0081987	0.10536	-0.019345	0.09286	0.097131	-0.0042707	0.1026	-0.0097429
99	99742742	0.011301	0.012899	-0.0015987	0.015632	-0.0043316	0.012197	0.013406	-0.0012091	0.015348	-0.0031511	0.013383	0.014037	-0.00065382	0.01498	-0.0015973	0.044747	0.050814	-0.0060672	0.061082	-0.016335	0.04816	0.052749	-0.0045887	0.060019	-0.011859	0.052613	0.055071	-0.0024583	0.058632	-0.0060188	0.078914	0.089233	-0.010319	0.10631	-0.0274	0.084678	0.09241	-0.0077316	0.10452	-0.019838	0.09215	0.096248	-0.0040987	0.10219	-0.010038
100	92167306	0.011012	0.0125	-0.0014879	0.015454	-0.0044414	0.011976	0.013117	-0.0011413	0.015221	-0.0032451	0.013264	0.013881	-0.00061728	0.014918	-0.0016543	0.04364	0.049352	-0.005712	0.060413	-0.016773	0.047316	0.051672	-0.0043566	0.059543	-0.012228	0.052165	0.054477	-0.002312	0.058395	-0.0062301	0.077035	0.086725	-0.0096895	0.1052	-0.028162	0.083254	0.090601	-0.0073469	0.10372	-0.020469	0.09139	0.09531	-0.0039202	0.1018	-0.010406
101	82597883	0.01071	0.012114	-0.0014039	0.015291	-0.0045816	0.011744	0.012821	-0.001077	0.015105	-0.0033605	0.013135	0.013732	-0.0005976	0.01486	-0.0017254	0.042483	0.047852	-0.0053698	0.059802	-0.01732	0.046431	0.050535	-0.0041035	0.059106	-0.012674	0.051688	0.0539	-0.0022121	0.058177	-0.0064883	0.075063	0.084217	-0.0091536	0.10418	-0.029114	0.081749	0.088735	-0.0069869	0.10299	-0.021246	0.090577	0.094348	-0.0037713	0.10143	-0.010856
102	71611881	0.010395	0.011716	-0.0013206	0.015147	-0.0047515	0.011496	0.012536	-0.0010393	0.015001	-0.0035042	0.013002	0.01356	-0.0005585	0.014808	-0.0018059	0.041283	0.046321	-0.0050386	0.059257	-0.017975	0.045501	0.049406	-0.0039049	0.058713	-0.013212	0.051178	0.05332	-0.002142	0.05798	-0.006802	0.073008	0.081636	-0.008628	0.10327	-0.030258	0.080178	0.086772	-0.0065938	0.10234	-0.02216	0.089728	0.093294	-0.0035661	0.1011	-0.011376
103	59925987	0.010072	0.011308	-0.0012358	0.015021	-0.0049491	0.011241	0.012217	-0.00097546	0.01491	-0.0036682	0.01286	0.013402	-0.0005415	0.014762	-0.0019015	0.040042	0.044784	-0.004742	0.058784	-0.018741	0.044533	0.048236	-0.0037039	0.05837	-0.013838	0.050642	0.052693	-0.0020513	0.057807	-0.0071655	0.070886	0.079	-0.008114	0.10247	-0.031586	0.078536	0.084814	-0.0062776	0.10176	-0.023228	0.088827	0.09227	-0.0034429	0.10082	-0.011988
104	48299779	0.0097393	0.010904	-0.0011651	0.014915	-0.0051759	0.01098	0.011894	-0.00091421	0.014832	-0.0038517	0.012709	0.013238	-0.00052943	0.014722	-0.0020135	0.038768	0.043232	-0.0044638	0.058384	-0.019616	0.043528	0.047046	-0.0035177	0.058079	-0.014551	0.050083	0.05204	-0.0019564	0.057659	-0.0075759	0.068701	0.076352	-0.0076512	0.1018	-0.033099	0.076823	0.082824	-0.0060013	0.10128	-0.024455	0.087874	0.091213	-0.0033398	0.10057	-0.012695
105	37427488	0.0094014	0.010493	-0.0010914	0.014829	-0.0054275	0.010714	0.011574	-0.00086062	0.014768	-0.0040546	0.012556	0.013049	-0.00049325	0.01469	-0.0021336	0.037461	0.041682	-0.0042215	0.058058	-0.020597	0.042493	0.045835	-0.0033418	0.05784	-0.015347	0.049505	0.051371	-0.0018654	0.057536	-0.0080307	0.066456	0.073708	-0.0072519	0.10125	-0.034796	0.075062	0.080748	-0.0056858	0.10088	-0.025815	0.086888	0.090072	-0.0031841	0.10036	-0.013476
106	27843809	0.009055	0.010093	-0.001038	0.014761	-0.0057061	0.010436	0.011268	-0.00083203	0.014718	-0.0042821	0.012399	0.01287	-0.00047146	0.014664	-0.0022648	0.036132	0.040114	-0.0039819	0.057801	-0.021669	0.041421	0.044635	-0.0032142	0.057651	-0.01623	0.048888	0.050739	-0.0018511	0.057439	-0.008551	0.064182	0.070995	-0.0068131	0.10082	-0.036636	0.073234	0.078712	-0.0054771	0.10056	-0.027325	0.085861	0.088937	-0.0030755	0.1002	-0.014338
107	19866586	0.0087065	0.0096818	-0.00097537	0.01471	-0.0060032	0.010155	0.010943	-0.00078805	0.01468	-0.0045255	0.012231	0.012701	-0.00047045	0.014644	-0.0024131	0.034792	0.038541	-0.0037493	0.057606	-0.022814	0.040327	0.043389	-0.0030625	0.057507	-0.01718	0.048265	0.050008	-0.0017427	0.057364	-0.0090986	0.061853	0.068371	-0.0065171	0.10049	-0.038637	0.071362	0.076602	-0.0052402	0.10032	-0.028955	0.084796	0.087777	-0.0029805	0.10007	-0.015278
108	13587675	0.008358	0.0092743	-0.00091631	0.014672	-0.0063143	0.0098637	0.010628	-0.00076475	0.014652	-0.0047885	0.012066	0.0125	-0.0004341	0.014629	-0.0025634	0.03345	0.03698	-0.0035297	0.057464	-0.024014	0.039231	0.042111	-0.00288	0.057401	-0.01817	0.047607	0.049337	-0.0017301	0.057309	-0.0097014	0.059536	0.065631	-0.0060955	0.10025	-0.040715	0.069428	0.074513	-0.0050848	0.10014	-0.030712	0.083687	0.086605	-0.002918	0.099981	-0.016295
109	8908035	0.0080108	0.0088739	-0.00086302	0.014646	-0.0066355	0.0095659	0.010306	-0.00074044	0.014633	-0.0050669	0.01189	0.012326	-0.00043582	0.014619	-0.0027284	0.032115	0.035433	-0.0033177	0.057365	-0.02525	0.038125	0.040875	-0.0027506	0.057327	-0.019202	0.046949	0.048584	-0.0016348	0.057269	-0.01032	0.057188	0.063023	-0.0058355	0.10008	-0.042896	0.067489	0.072309	-0.0048199	0.10002	-0.032526	0.082558	0.085364	-0.0028062	0.099916	-0.017358
110	5600649	0.0076664	0.0084804	-0.00081394	0.014629	-0.0069626	0.0092612	0.0099811	-0.00071989	0.01462	-0.0053585	0.011724	0.012118	-0.00039401	0.014612	-0.0028881	0.030787	0.033926	-0.0031396	0.0573	-0.026513	0.036985	0.039679	-0.002694	0.057277	-0.020293	0.046262	0.047887	-0.001625	0.057243	-0.010981	0.054875	0.060341	-0.005466	0.099972	-0.045097	0.06556	0.070119	-0.0045592	0.099931	-0.034371	0.081394	0.084144	-0.00275	0.099872	-0.018477
