## Supplementary Data: A zip file containing the simulation executable, the source code, R scripts, batch files, and simulation results. for "Age-related late-onset disease heritability patterns and implications for genome-wide association studies": CasesMultipleSameAgeCohortStatisticalPower.csv

age	X1	X2	X3	X4	X5	X6	X7	X8	X9
35	1.000e+00	1.000e+00	1.000e+00	1.000e+00	1.000e+00	1.000e+00	1.000e+00	1.000e+00	1.000e+00
36	1.010e+00	1.008e+00	1.006e+00	1.009e+00	1.007e+00	1.006e+00	1.008e+00	1.008e+00	1.006e+00
37	1.021e+00	1.017e+00	1.013e+00	1.018e+00	1.015e+00	1.012e+00	1.017e+00	1.015e+00	1.012e+00
38	1.031e+00	1.025e+00	1.020e+00	1.027e+00	1.023e+00	1.018e+00	1.025e+00	1.023e+00	1.019e+00
39	1.042e+00	1.034e+00	1.027e+00	1.036e+00	1.031e+00	1.024e+00	1.034e+00	1.031e+00	1.025e+00
40	1.053e+00	1.043e+00	1.034e+00	1.046e+00	1.039e+00	1.031e+00	1.043e+00	1.039e+00	1.032e+00
41	1.065e+00	1.052e+00	1.041e+00	1.056e+00	1.048e+00	1.037e+00	1.053e+00	1.048e+00	1.039e+00
42	1.076e+00	1.061e+00	1.048e+00	1.066e+00	1.056e+00	1.044e+00	1.062e+00	1.056e+00	1.046e+00
43	1.088e+00	1.071e+00	1.056e+00	1.076e+00	1.065e+00	1.051e+00	1.072e+00	1.065e+00	1.053e+00
44	1.100e+00	1.080e+00	1.063e+00	1.087e+00	1.074e+00	1.058e+00	1.082e+00	1.074e+00	1.060e+00
45	1.113e+00	1.090e+00	1.071e+00	1.098e+00	1.084e+00	1.065e+00	1.092e+00	1.083e+00	1.068e+00
46	1.126e+00	1.100e+00	1.079e+00	1.109e+00	1.093e+00	1.072e+00	1.103e+00	1.092e+00	1.075e+00
47	1.139e+00	1.111e+00	1.087e+00	1.121e+00	1.103e+00	1.079e+00	1.113e+00	1.101e+00	1.083e+00
48	1.152e+00	1.121e+00	1.095e+00	1.133e+00	1.113e+00	1.087e+00	1.124e+00	1.110e+00	1.091e+00
49	1.166e+00	1.132e+00	1.104e+00	1.145e+00	1.123e+00	1.095e+00	1.136e+00	1.120e+00	1.099e+00
50	1.181e+00	1.144e+00	1.113e+00	1.158e+00	1.134e+00	1.103e+00	1.148e+00	1.130e+00	1.108e+00
51	1.195e+00	1.154e+00	1.121e+00	1.171e+00	1.145e+00	1.111e+00	1.159e+00	1.139e+00	1.116e+00
52	1.209e+00	1.166e+00	1.130e+00	1.183e+00	1.155e+00	1.119e+00	1.171e+00	1.149e+00	1.124e+00
53	1.224e+00	1.177e+00	1.139e+00	1.197e+00	1.166e+00	1.127e+00	1.183e+00	1.159e+00	1.132e+00
54	1.239e+00	1.188e+00	1.148e+00	1.210e+00	1.177e+00	1.135e+00	1.195e+00	1.169e+00	1.140e+00
55	1.253e+00	1.199e+00	1.157e+00	1.222e+00	1.188e+00	1.143e+00	1.206e+00	1.179e+00	1.148e+00
56	1.267e+00	1.210e+00	1.165e+00	1.235e+00	1.198e+00	1.150e+00	1.217e+00	1.188e+00	1.155e+00
57	1.281e+00	1.220e+00	1.173e+00	1.247e+00	1.208e+00	1.158e+00	1.228e+00	1.198e+00	1.162e+00
58	1.295e+00	1.230e+00	1.181e+00	1.259e+00	1.218e+00	1.165e+00	1.239e+00	1.207e+00	1.169e+00
59	1.309e+00	1.241e+00	1.189e+00	1.272e+00	1.227e+00	1.172e+00	1.250e+00	1.216e+00	1.176e+00
60	1.322e+00	1.251e+00	1.196e+00	1.283e+00	1.237e+00	1.179e+00	1.260e+00	1.225e+00	1.183e+00
61	1.335e+00	1.261e+00	1.203e+00	1.295e+00	1.246e+00	1.186e+00	1.270e+00	1.233e+00	1.189e+00
62	1.348e+00	1.271e+00	1.210e+00	1.306e+00	1.255e+00	1.192e+00	1.280e+00	1.241e+00	1.196e+00
63	1.361e+00	1.280e+00	1.217e+00	1.317e+00	1.264e+00	1.199e+00	1.290e+00	1.250e+00	1.202e+00
64	1.373e+00	1.290e+00	1.224e+00	1.329e+00	1.273e+00	1.205e+00	1.300e+00	1.258e+00	1.208e+00
65	1.386e+00	1.300e+00	1.230e+00	1.340e+00	1.281e+00	1.211e+00	1.310e+00	1.266e+00	1.214e+00
66	1.398e+00	1.309e+00	1.236e+00	1.351e+00	1.290e+00	1.217e+00	1.320e+00	1.273e+00	1.220e+00
67	1.410e+00	1.319e+00	1.243e+00	1.361e+00	1.298e+00	1.223e+00	1.329e+00	1.281e+00	1.226e+00
68	1.422e+00	1.328e+00	1.249e+00	1.372e+00	1.306e+00	1.228e+00	1.339e+00	1.289e+00	1.231e+00
69	1.434e+00	1.337e+00	1.255e+00	1.383e+00	1.315e+00	1.234e+00	1.348e+00	1.296e+00	1.237e+00
70	1.446e+00	1.346e+00	1.261e+00	1.393e+00	1.323e+00	1.239e+00	1.357e+00	1.304e+00	1.242e+00
71	1.457e+00	1.354e+00	1.266e+00	1.403e+00	1.331e+00	1.244e+00	1.366e+00	1.311e+00	1.247e+00
72	1.469e+00	1.363e+00	1.272e+00	1.414e+00	1.339e+00	1.250e+00	1.375e+00	1.318e+00	1.252e+00
73	1.481e+00	1.372e+00	1.278e+00	1.424e+00	1.346e+00	1.255e+00	1.384e+00	1.325e+00	1.257e+00
74	1.493e+00	1.380e+00	1.283e+00	1.434e+00	1.354e+00	1.260e+00	1.393e+00	1.333e+00	1.262e+00
75	1.504e+00	1.389e+00	1.289e+00	1.445e+00	1.362e+00	1.265e+00	1.402e+00	1.340e+00	1.266e+00
76	1.516e+00	1.397e+00	1.294e+00	1.455e+00	1.370e+00	1.270e+00	1.411e+00	1.347e+00	1.271e+00
77	1.528e+00	1.405e+00	1.299e+00	1.465e+00	1.377e+00	1.275e+00	1.420e+00	1.353e+00	1.276e+00
78	1.539e+00	1.414e+00	1.304e+00	1.475e+00	1.385e+00	1.280e+00	1.428e+00	1.360e+00	1.281e+00
79	1.551e+00	1.422e+00	1.309e+00	1.486e+00	1.393e+00	1.285e+00	1.437e+00	1.367e+00	1.286e+00
80	1.562e+00	1.430e+00	1.314e+00	1.496e+00	1.400e+00	1.290e+00	1.446e+00	1.374e+00	1.291e+00
81	1.574e+00	1.439e+00	1.320e+00	1.506e+00	1.408e+00	1.295e+00	1.455e+00	1.381e+00	1.296e+00
82	1.586e+00	1.448e+00	1.325e+00	1.517e+00	1.416e+00	1.300e+00	1.464e+00	1.388e+00	1.301e+00
83	1.598e+00	1.456e+00	1.330e+00	1.527e+00	1.423e+00	1.305e+00	1.473e+00	1.395e+00	1.307e+00
84	1.610e+00	1.465e+00	1.335e+00	1.537e+00	1.431e+00	1.310e+00	1.482e+00	1.402e+00	1.311e+00
85	1.622e+00	1.473e+00	1.341e+00	1.547e+00	1.438e+00	1.315e+00	1.491e+00	1.409e+00	1.316e+00
86	1.634e+00	1.481e+00	1.346e+00	1.558e+00	1.446e+00	1.320e+00	1.499e+00	1.416e+00	1.321e+00
87	1.645e+00	1.490e+00	1.352e+00	1.568e+00	1.453e+00	1.325e+00	1.508e+00	1.423e+00	1.326e+00
88	1.656e+00	1.497e+00	1.356e+00	1.578e+00	1.460e+00	1.329e+00	1.517e+00	1.429e+00	1.330e+00
89	1.667e+00	1.504e+00	1.360e+00	1.587e+00	1.466e+00	1.334e+00	1.525e+00	1.435e+00	1.334e+00
90	1.678e+00	1.512e+00	1.364e+00	1.596e+00	1.473e+00	1.337e+00	1.532e+00	1.440e+00	1.337e+00
91	1.688e+00	1.519e+00	1.368e+00	1.605e+00	1.479e+00	1.341e+00	1.540e+00	1.446e+00	1.340e+00
92	1.698e+00	1.525e+00	1.371e+00	1.613e+00	1.484e+00	1.344e+00	1.548e+00	1.451e+00	1.343e+00
93	1.708e+00	1.531e+00	1.373e+00	1.621e+00	1.490e+00	1.348e+00	1.555e+00	1.456e+00	1.346e+00
94	1.718e+00	1.537e+00	1.376e+00	1.629e+00	1.495e+00	1.351e+00	1.561e+00	1.461e+00	1.348e+00
95	1.727e+00	1.543e+00	1.378e+00	1.637e+00	1.499e+00	1.353e+00	1.568e+00	1.465e+00	1.350e+00
96	1.736e+00	1.548e+00	1.379e+00	1.644e+00	1.504e+00	1.356e+00	1.575e+00	1.469e+00	1.351e+00
97	1.744e+00	1.553e+00	1.380e+00	1.651e+00	1.508e+00	1.358e+00	1.581e+00	1.473e+00	1.353e+00
98	1.752e+00	1.557e+00	1.381e+00	1.658e+00	1.512e+00	1.360e+00	1.586e+00	1.476e+00	1.353e+00
99	1.760e+00	1.561e+00	1.381e+00	1.664e+00	1.515e+00	1.361e+00	1.592e+00	1.480e+00	1.354e+00
100	1.767e+00	1.565e+00	1.381e+00	1.670e+00	1.518e+00	1.363e+00	1.597e+00	1.483e+00	1.354e+00
