## Supplementary Data: A zip file containing the simulation executable, the source code, R scripts, batch files, and simulation results. for "Age-related late-onset disease heritability patterns and implications for genome-wide association studies": CasesMultipleYoungOldCohortStatisticalPower.csv

age	X1	X2	X3	X4	X5	X6	X7	X8	X9
35	1.000e+00	1.000e+00	1.000e+00	1.000e+00	1.000e+00	1.000e+00	1.000e+00	1.000e+00	1.000e+00
36	9.989e-01	9.989e-01	9.988e-01	9.988e-01	9.988e-01	9.989e-01	9.989e-01	9.989e-01	9.989e-01
37	9.975e-01	9.976e-01	9.975e-01	9.975e-01	9.975e-01	9.976e-01	9.976e-01	9.976e-01	9.976e-01
38	9.960e-01	9.961e-01	9.960e-01	9.960e-01	9.960e-01	9.961e-01	9.960e-01	9.961e-01	9.960e-01
39	9.943e-01	9.944e-01	9.942e-01	9.942e-01	9.943e-01	9.944e-01	9.943e-01	9.944e-01	9.943e-01
40	9.924e-01	9.925e-01	9.923e-01	9.923e-01	9.924e-01	9.924e-01	9.924e-01	9.924e-01	9.924e-01
41	9.903e-01	9.904e-01	9.901e-01	9.902e-01	9.902e-01	9.903e-01	9.903e-01	9.903e-01	9.903e-01
42	9.880e-01	9.880e-01	9.878e-01	9.879e-01	9.880e-01	9.880e-01	9.880e-01	9.880e-01	9.879e-01
43	9.857e-01	9.856e-01	9.853e-01	9.855e-01	9.855e-01	9.855e-01	9.855e-01	9.855e-01	9.855e-01
44	9.830e-01	9.829e-01	9.826e-01	9.829e-01	9.828e-01	9.828e-01	9.828e-01	9.828e-01	9.827e-01
45	9.802e-01	9.801e-01	9.796e-01	9.800e-01	9.799e-01	9.798e-01	9.800e-01	9.800e-01	9.798e-01
46	9.773e-01	9.771e-01	9.766e-01	9.771e-01	9.769e-01	9.767e-01	9.770e-01	9.769e-01	9.767e-01
47	9.742e-01	9.738e-01	9.733e-01	9.738e-01	9.737e-01	9.735e-01	9.738e-01	9.737e-01	9.735e-01
48	9.709e-01	9.705e-01	9.698e-01	9.705e-01	9.703e-01	9.700e-01	9.704e-01	9.703e-01	9.700e-01
49	9.673e-01	9.669e-01	9.661e-01	9.670e-01	9.666e-01	9.662e-01	9.669e-01	9.667e-01	9.663e-01
50	9.637e-01	9.631e-01	9.622e-01	9.632e-01	9.628e-01	9.624e-01	9.631e-01	9.628e-01	9.624e-01
51	9.599e-01	9.593e-01	9.583e-01	9.594e-01	9.590e-01	9.584e-01	9.592e-01	9.590e-01	9.585e-01
52	9.560e-01	9.552e-01	9.541e-01	9.554e-01	9.549e-01	9.543e-01	9.552e-01	9.548e-01	9.543e-01
53	9.518e-01	9.509e-01	9.498e-01	9.513e-01	9.506e-01	9.498e-01	9.510e-01	9.505e-01	9.498e-01
54	9.476e-01	9.465e-01	9.452e-01	9.469e-01	9.462e-01	9.452e-01	9.466e-01	9.460e-01	9.453e-01
55	9.435e-01	9.421e-01	9.408e-01	9.426e-01	9.418e-01	9.407e-01	9.422e-01	9.417e-01	9.408e-01
56	9.392e-01	9.378e-01	9.363e-01	9.384e-01	9.374e-01	9.362e-01	9.380e-01	9.372e-01	9.362e-01
57	9.349e-01	9.332e-01	9.316e-01	9.339e-01	9.328e-01	9.315e-01	9.334e-01	9.326e-01	9.316e-01
58	9.304e-01	9.286e-01	9.269e-01	9.294e-01	9.282e-01	9.268e-01	9.289e-01	9.279e-01	9.268e-01
59	9.261e-01	9.241e-01	9.222e-01	9.250e-01	9.237e-01	9.220e-01	9.244e-01	9.234e-01	9.221e-01
60	9.218e-01	9.196e-01	9.176e-01	9.205e-01	9.191e-01	9.173e-01	9.199e-01	9.188e-01	9.174e-01
61	9.175e-01	9.151e-01	9.129e-01	9.161e-01	9.145e-01	9.126e-01	9.154e-01	9.142e-01	9.126e-01
62	9.131e-01	9.105e-01	9.081e-01	9.117e-01	9.099e-01	9.078e-01	9.108e-01	9.096e-01	9.078e-01
63	9.088e-01	9.059e-01	9.034e-01	9.072e-01	9.053e-01	9.030e-01	9.064e-01	9.049e-01	9.031e-01
64	9.045e-01	9.015e-01	8.987e-01	9.028e-01	9.008e-01	8.983e-01	9.019e-01	9.004e-01	8.984e-01
65	9.001e-01	8.970e-01	8.940e-01	8.984e-01	8.963e-01	8.935e-01	8.974e-01	8.957e-01	8.936e-01
66	8.959e-01	8.925e-01	8.892e-01	8.941e-01	8.917e-01	8.888e-01	8.930e-01	8.911e-01	8.888e-01
67	8.916e-01	8.880e-01	8.845e-01	8.897e-01	8.872e-01	8.841e-01	8.885e-01	8.866e-01	8.841e-01
68	8.873e-01	8.836e-01	8.799e-01	8.853e-01	8.827e-01	8.793e-01	8.840e-01	8.820e-01	8.793e-01
69	8.830e-01	8.791e-01	8.752e-01	8.810e-01	8.782e-01	8.745e-01	8.796e-01	8.774e-01	8.747e-01
70	8.788e-01	8.746e-01	8.705e-01	8.766e-01	8.736e-01	8.698e-01	8.752e-01	8.728e-01	8.699e-01
71	8.745e-01	8.702e-01	8.659e-01	8.724e-01	8.691e-01	8.651e-01	8.708e-01	8.683e-01	8.652e-01
72	8.704e-01	8.658e-01	8.612e-01	8.681e-01	8.646e-01	8.604e-01	8.664e-01	8.639e-01	8.605e-01
73	8.661e-01	8.614e-01	8.565e-01	8.637e-01	8.602e-01	8.557e-01	8.620e-01	8.593e-01	8.558e-01
74	8.620e-01	8.571e-01	8.519e-01	8.595e-01	8.557e-01	8.509e-01	8.577e-01	8.548e-01	8.511e-01
75	8.578e-01	8.527e-01	8.472e-01	8.553e-01	8.512e-01	8.463e-01	8.533e-01	8.503e-01	8.464e-01
76	8.537e-01	8.484e-01	8.427e-01	8.510e-01	8.468e-01	8.416e-01	8.490e-01	8.458e-01	8.417e-01
77	8.496e-01	8.441e-01	8.380e-01	8.469e-01	8.425e-01	8.370e-01	8.447e-01	8.414e-01	8.371e-01
78	8.455e-01	8.398e-01	8.333e-01	8.426e-01	8.381e-01	8.323e-01	8.405e-01	8.370e-01	8.325e-01
79	8.414e-01	8.356e-01	8.287e-01	8.385e-01	8.337e-01	8.277e-01	8.362e-01	8.326e-01	8.279e-01
80	8.374e-01	8.313e-01	8.242e-01	8.343e-01	8.293e-01	8.231e-01	8.320e-01	8.282e-01	8.233e-01
81	8.335e-01	8.272e-01	8.196e-01	8.303e-01	8.251e-01	8.186e-01	8.278e-01	8.239e-01	8.188e-01
82	8.296e-01	8.230e-01	8.152e-01	8.262e-01	8.208e-01	8.141e-01	8.236e-01	8.195e-01	8.143e-01
83	8.257e-01	8.189e-01	8.106e-01	8.221e-01	8.166e-01	8.096e-01	8.196e-01	8.153e-01	8.098e-01
84	8.218e-01	8.147e-01	8.062e-01	8.182e-01	8.124e-01	8.051e-01	8.155e-01	8.110e-01	8.054e-01
85	8.180e-01	8.107e-01	8.018e-01	8.142e-01	8.083e-01	8.007e-01	8.114e-01	8.069e-01	8.010e-01
86	8.142e-01	8.067e-01	7.976e-01	8.103e-01	8.042e-01	7.964e-01	8.074e-01	8.027e-01	7.966e-01
87	8.105e-01	8.027e-01	7.933e-01	8.064e-01	8.001e-01	7.920e-01	8.034e-01	7.986e-01	7.922e-01
88	8.067e-01	7.987e-01	7.890e-01	8.026e-01	7.961e-01	7.877e-01	7.995e-01	7.945e-01	7.879e-01
89	8.031e-01	7.948e-01	7.849e-01	7.987e-01	7.921e-01	7.834e-01	7.955e-01	7.904e-01	7.837e-01
90	7.993e-01	7.909e-01	7.807e-01	7.950e-01	7.881e-01	7.791e-01	7.917e-01	7.863e-01	7.794e-01
91	7.957e-01	7.870e-01	7.765e-01	7.912e-01	7.842e-01	7.749e-01	7.878e-01	7.823e-01	7.752e-01
92	7.920e-01	7.832e-01	7.724e-01	7.875e-01	7.803e-01	7.707e-01	7.840e-01	7.783e-01	7.709e-01
93	7.883e-01	7.794e-01	7.683e-01	7.838e-01	7.764e-01	7.665e-01	7.802e-01	7.743e-01	7.668e-01
94	7.848e-01	7.756e-01	7.642e-01	7.801e-01	7.725e-01	7.623e-01	7.764e-01	7.704e-01	7.626e-01
95	7.812e-01	7.718e-01	7.602e-01	7.764e-01	7.687e-01	7.582e-01	7.727e-01	7.665e-01	7.585e-01
96	7.776e-01	7.680e-01	7.562e-01	7.728e-01	7.649e-01	7.541e-01	7.690e-01	7.626e-01	7.544e-01
97	7.740e-01	7.643e-01	7.523e-01	7.692e-01	7.611e-01	7.500e-01	7.653e-01	7.587e-01	7.503e-01
98	7.705e-01	7.607e-01	7.483e-01	7.656e-01	7.574e-01	7.459e-01	7.617e-01	7.548e-01	7.463e-01
99	7.670e-01	7.570e-01	7.444e-01	7.621e-01	7.537e-01	7.418e-01	7.581e-01	7.510e-01	7.423e-01
100	7.635e-01	7.534e-01	7.406e-01	7.586e-01	7.500e-01	7.379e-01	7.545e-01	7.472e-01	7.382e-01
