## Supplementary Data: A zip file containing the simulation executable, the source code, R scripts, batch files, and simulation results. for "Age-related late-onset disease heritability patterns and implications for genome-wide association studies": CasesNeededCohortStatisticalPower.csv

age	X1	X2	X3	X4	X5	X6	X7	X8	X9
35	3.104e+05	8.177e+05	4.599e+06	2.395e+04	6.128e+04	3.400e+05	9.285e+03	2.309e+04	1.251e+05
36	3.127e+05	8.275e+05	4.649e+06	2.410e+04	6.165e+04	3.412e+05	9.329e+03	2.323e+04	1.254e+05
37	3.150e+05	8.305e+05	4.696e+06	2.428e+04	6.214e+04	3.431e+05	9.383e+03	2.339e+04	1.259e+05
38	3.183e+05	8.397e+05	4.733e+06	2.446e+04	6.255e+04	3.444e+05	9.446e+03	2.359e+04	1.262e+05
39	3.219e+05	8.443e+05	4.731e+06	2.463e+04	6.285e+04	3.461e+05	9.519e+03	2.376e+04	1.270e+05
40	3.247e+05	8.497e+05	4.738e+06	2.484e+04	6.331e+04	3.489e+05	9.599e+03	2.393e+04	1.277e+05
41	3.274e+05	8.566e+05	4.792e+06	2.505e+04	6.382e+04	3.511e+05	9.669e+03	2.411e+04	1.285e+05
42	3.312e+05	8.637e+05	4.842e+06	2.530e+04	6.422e+04	3.528e+05	9.758e+03	2.428e+04	1.294e+05
43	3.350e+05	8.721e+05	4.862e+06	2.557e+04	6.482e+04	3.542e+05	9.849e+03	2.447e+04	1.302e+05
44	3.393e+05	8.770e+05	4.882e+06	2.583e+04	6.536e+04	3.572e+05	9.953e+03	2.467e+04	1.313e+05
45	3.431e+05	8.871e+05	4.921e+06	2.608e+04	6.598e+04	3.601e+05	1.005e+04	2.488e+04	1.322e+05
46	3.466e+05	8.972e+05	4.947e+06	2.637e+04	6.658e+04	3.626e+05	1.016e+04	2.509e+04	1.331e+05
47	3.507e+05	9.056e+05	5.000e+06	2.666e+04	6.724e+04	3.653e+05	1.026e+04	2.531e+04	1.344e+05
48	3.554e+05	9.160e+05	5.057e+06	2.697e+04	6.792e+04	3.682e+05	1.037e+04	2.555e+04	1.356e+05
49	3.598e+05	9.262e+05	5.097e+06	2.728e+04	6.861e+04	3.705e+05	1.048e+04	2.580e+04	1.368e+05
50	3.650e+05	9.358e+05	5.133e+06	2.761e+04	6.934e+04	3.738e+05	1.059e+04	2.604e+04	1.378e+05
51	3.693e+05	9.445e+05	5.185e+06	2.791e+04	7.000e+04	3.763e+05	1.071e+04	2.628e+04	1.387e+05
52	3.739e+05	9.543e+05	5.210e+06	2.823e+04	7.063e+04	3.793e+05	1.082e+04	2.651e+04	1.398e+05
53	3.785e+05	9.622e+05	5.255e+06	2.854e+04	7.133e+04	3.820e+05	1.093e+04	2.673e+04	1.408e+05
54	3.830e+05	9.707e+05	5.293e+06	2.884e+04	7.196e+04	3.845e+05	1.103e+04	2.695e+04	1.418e+05
55	3.875e+05	9.801e+05	5.332e+06	2.915e+04	7.257e+04	3.867e+05	1.114e+04	2.717e+04	1.426e+05
56	3.914e+05	9.877e+05	5.373e+06	2.945e+04	7.320e+04	3.894e+05	1.124e+04	2.740e+04	1.434e+05
57	3.960e+05	9.962e+05	5.416e+06	2.973e+04	7.382e+04	3.923e+05	1.134e+04	2.760e+04	1.443e+05
58	4.000e+05	1.005e+06	5.457e+06	3.001e+04	7.439e+04	3.947e+05	1.143e+04	2.781e+04	1.452e+05
59	4.040e+05	1.013e+06	5.489e+06	3.029e+04	7.494e+04	3.973e+05	1.153e+04	2.802e+04	1.459e+05
60	4.084e+05	1.021e+06	5.525e+06	3.058e+04	7.552e+04	3.994e+05	1.162e+04	2.821e+04	1.468e+05
61	4.124e+05	1.030e+06	5.551e+06	3.085e+04	7.607e+04	4.017e+05	1.172e+04	2.841e+04	1.477e+05
62	4.162e+05	1.038e+06	5.583e+06	3.112e+04	7.665e+04	4.039e+05	1.181e+04	2.860e+04	1.485e+05
63	4.202e+05	1.046e+06	5.617e+06	3.139e+04	7.719e+04	4.061e+05	1.190e+04	2.879e+04	1.493e+05
64	4.240e+05	1.054e+06	5.646e+06	3.166e+04	7.773e+04	4.081e+05	1.200e+04	2.897e+04	1.501e+05
65	4.279e+05	1.062e+06	5.669e+06	3.192e+04	7.827e+04	4.102e+05	1.209e+04	2.915e+04	1.509e+05
66	4.318e+05	1.070e+06	5.697e+06	3.218e+04	7.878e+04	4.123e+05	1.218e+04	2.933e+04	1.517e+05
67	4.356e+05	1.077e+06	5.731e+06	3.244e+04	7.928e+04	4.141e+05	1.226e+04	2.952e+04	1.524e+05
68	4.392e+05	1.085e+06	5.756e+06	3.270e+04	7.977e+04	4.162e+05	1.235e+04	2.969e+04	1.530e+05
69	4.427e+05	1.093e+06	5.779e+06	3.295e+04	8.026e+04	4.179e+05	1.244e+04	2.986e+04	1.536e+05
70	4.465e+05	1.099e+06	5.818e+06	3.319e+04	8.078e+04	4.196e+05	1.252e+04	3.003e+04	1.542e+05
71	4.502e+05	1.106e+06	5.841e+06	3.344e+04	8.126e+04	4.213e+05	1.260e+04	3.020e+04	1.549e+05
72	4.538e+05	1.114e+06	5.863e+06	3.369e+04	8.176e+04	4.232e+05	1.269e+04	3.037e+04	1.555e+05
73	4.574e+05	1.121e+06	5.893e+06	3.393e+04	8.223e+04	4.250e+05	1.277e+04	3.053e+04	1.561e+05
74	4.610e+05	1.127e+06	5.923e+06	3.417e+04	8.269e+04	4.266e+05	1.285e+04	3.069e+04	1.567e+05
75	4.646e+05	1.134e+06	5.940e+06	3.442e+04	8.318e+04	4.283e+05	1.293e+04	3.086e+04	1.572e+05
76	4.681e+05	1.141e+06	5.971e+06	3.466e+04	8.366e+04	4.303e+05	1.301e+04	3.102e+04	1.578e+05
77	4.716e+05	1.148e+06	5.994e+06	3.490e+04	8.408e+04	4.318e+05	1.310e+04	3.118e+04	1.584e+05
78	4.752e+05	1.155e+06	6.018e+06	3.514e+04	8.455e+04	4.337e+05	1.317e+04	3.134e+04	1.590e+05
79	4.788e+05	1.162e+06	6.043e+06	3.538e+04	8.501e+04	4.352e+05	1.326e+04	3.150e+04	1.596e+05
80	4.825e+05	1.169e+06	6.066e+06	3.563e+04	8.552e+04	4.370e+05	1.334e+04	3.167e+04	1.602e+05
81	4.861e+05	1.174e+06	6.089e+06	3.588e+04	8.599e+04	4.387e+05	1.342e+04	3.182e+04	1.609e+05
82	4.898e+05	1.181e+06	6.103e+06	3.612e+04	8.646e+04	4.402e+05	1.350e+04	3.197e+04	1.615e+05
83	4.934e+05	1.188e+06	6.116e+06	3.637e+04	8.693e+04	4.421e+05	1.358e+04	3.214e+04	1.622e+05
84	4.971e+05	1.195e+06	6.150e+06	3.663e+04	8.735e+04	4.437e+05	1.366e+04	3.228e+04	1.628e+05
85	5.007e+05	1.203e+06	6.181e+06	3.687e+04	8.780e+04	4.453e+05	1.375e+04	3.243e+04	1.635e+05
86	5.042e+05	1.211e+06	6.204e+06	3.711e+04	8.828e+04	4.469e+05	1.383e+04	3.259e+04	1.641e+05
87	5.082e+05	1.217e+06	6.222e+06	3.735e+04	8.875e+04	4.486e+05	1.392e+04	3.276e+04	1.649e+05
88	5.118e+05	1.223e+06	6.254e+06	3.758e+04	8.918e+04	4.501e+05	1.399e+04	3.292e+04	1.654e+05
89	5.155e+05	1.231e+06	6.281e+06	3.783e+04	8.960e+04	4.519e+05	1.407e+04	3.307e+04	1.658e+05
90	5.193e+05	1.237e+06	6.308e+06	3.807e+04	9.000e+04	4.536e+05	1.415e+04	3.322e+04	1.662e+05
91	5.219e+05	1.243e+06	6.335e+06	3.830e+04	9.045e+04	4.551e+05	1.423e+04	3.337e+04	1.668e+05
92	5.250e+05	1.248e+06	6.351e+06	3.853e+04	9.085e+04	4.564e+05	1.430e+04	3.350e+04	1.674e+05
93	5.285e+05	1.253e+06	6.372e+06	3.871e+04	9.122e+04	4.576e+05	1.437e+04	3.363e+04	1.677e+05
94	5.316e+05	1.256e+06	6.381e+06	3.891e+04	9.150e+04	4.578e+05	1.443e+04	3.375e+04	1.677e+05
95	5.346e+05	1.261e+06	6.374e+06	3.911e+04	9.177e+04	4.593e+05	1.449e+04	3.384e+04	1.678e+05
96	5.373e+05	1.267e+06	6.375e+06	3.924e+04	9.199e+04	4.606e+05	1.455e+04	3.389e+04	1.682e+05
97	5.393e+05	1.271e+06	6.366e+06	3.936e+04	9.223e+04	4.608e+05	1.459e+04	3.394e+04	1.681e+05
98	5.405e+05	1.274e+06	6.375e+06	3.947e+04	9.227e+04	4.604e+05	1.464e+04	3.396e+04	1.681e+05
99	5.423e+05	1.276e+06	6.337e+06	3.960e+04	9.232e+04	4.599e+05	1.468e+04	3.400e+04	1.679e+05
100	5.439e+05	1.269e+06	6.332e+06	3.965e+04	9.237e+04	4.595e+05	1.467e+04	3.406e+04	1.674e+05
