## Supplementary Data: A zip file containing the simulation executable, the source code, R scripts, batch files, and simulation results. for "Age-related late-onset disease heritability patterns and implications for genome-wide association studies": CasesNeededCumulativeStatisticalPower.csv

age	X1	X2	X3	X4	X5	X6	X7	X8	X9
30	3.024e+05	7.845e+05	4.516e+06	2.281e+04	5.831e+04	3.347e+05	8.988e+03	2.251e+04	1.204e+05
31	3.034e+05	7.864e+05	4.549e+06	2.294e+04	5.848e+04	3.333e+05	9.000e+03	2.245e+04	1.213e+05
32	3.018e+05	7.922e+05	4.506e+06	2.311e+04	5.878e+04	3.305e+05	9.046e+03	2.240e+04	1.216e+05
33	3.034e+05	8.002e+05	4.641e+06	2.319e+04	5.922e+04	3.345e+05	9.087e+03	2.251e+04	1.217e+05
34	3.054e+05	8.022e+05	4.550e+06	2.329e+04	5.954e+04	3.345e+05	9.112e+03	2.264e+04	1.224e+05
35	3.087e+05	8.095e+05	4.546e+06	2.343e+04	5.993e+04	3.363e+05	9.177e+03	2.274e+04	1.229e+05
36	3.104e+05	8.153e+05	4.546e+06	2.361e+04	6.031e+04	3.358e+05	9.220e+03	2.289e+04	1.238e+05
37	3.135e+05	8.181e+05	4.609e+06	2.377e+04	6.069e+04	3.363e+05	9.279e+03	2.304e+04	1.249e+05
38	3.152e+05	8.262e+05	4.642e+06	2.389e+04	6.117e+04	3.386e+05	9.342e+03	2.317e+04	1.251e+05
39	3.169e+05	8.349e+05	4.662e+06	2.409e+04	6.157e+04	3.400e+05	9.408e+03	2.332e+04	1.260e+05
40	3.195e+05	8.419e+05	4.703e+06	2.430e+04	6.214e+04	3.418e+05	9.475e+03	2.348e+04	1.266e+05
41	3.215e+05	8.450e+05	4.732e+06	2.449e+04	6.266e+04	3.444e+05	9.550e+03	2.364e+04	1.275e+05
42	3.243e+05	8.488e+05	4.753e+06	2.473e+04	6.317e+04	3.466e+05	9.629e+03	2.380e+04	1.280e+05
43	3.275e+05	8.554e+05	4.790e+06	2.501e+04	6.359e+04	3.497e+05	9.712e+03	2.401e+04	1.291e+05
44	3.319e+05	8.645e+05	4.814e+06	2.527e+04	6.412e+04	3.522e+05	9.794e+03	2.418e+04	1.302e+05
45	3.350e+05	8.708e+05	4.846e+06	2.554e+04	6.474e+04	3.552e+05	9.883e+03	2.439e+04	1.311e+05
46	3.392e+05	8.795e+05	4.901e+06	2.583e+04	6.538e+04	3.577e+05	9.978e+03	2.463e+04	1.321e+05
47	3.434e+05	8.873e+05	4.941e+06	2.609e+04	6.604e+04	3.605e+05	1.007e+04	2.487e+04	1.331e+05
48	3.477e+05	8.967e+05	4.972e+06	2.639e+04	6.669e+04	3.633e+05	1.018e+04	2.511e+04	1.340e+05
49	3.520e+05	9.051e+05	5.008e+06	2.672e+04	6.737e+04	3.663e+05	1.029e+04	2.535e+04	1.349e+05
50	3.567e+05	9.136e+05	5.049e+06	2.706e+04	6.807e+04	3.689e+05	1.041e+04	2.559e+04	1.359e+05
51	3.616e+05	9.243e+05	5.099e+06	2.741e+04	6.880e+04	3.719e+05	1.053e+04	2.586e+04	1.371e+05
52	3.669e+05	9.367e+05	5.137e+06	2.777e+04	6.962e+04	3.758e+05	1.065e+04	2.612e+04	1.383e+05
53	3.720e+05	9.473e+05	5.179e+06	2.813e+04	7.033e+04	3.789e+05	1.078e+04	2.639e+04	1.393e+05
54	3.767e+05	9.581e+05	5.219e+06	2.846e+04	7.105e+04	3.815e+05	1.090e+04	2.665e+04	1.403e+05
55	3.816e+05	9.680e+05	5.260e+06	2.878e+04	7.172e+04	3.848e+05	1.101e+04	2.689e+04	1.413e+05
56	3.858e+05	9.783e+05	5.310e+06	2.909e+04	7.239e+04	3.875e+05	1.112e+04	2.713e+04	1.422e+05
57	3.904e+05	9.877e+05	5.339e+06	2.940e+04	7.298e+04	3.898e+05	1.122e+04	2.734e+04	1.433e+05
58	3.946e+05	9.971e+05	5.380e+06	2.970e+04	7.360e+04	3.925e+05	1.132e+04	2.755e+04	1.442e+05
59	3.989e+05	1.006e+06	5.422e+06	2.999e+04	7.419e+04	3.948e+05	1.142e+04	2.776e+04	1.451e+05
60	4.032e+05	1.014e+06	5.463e+06	3.027e+04	7.481e+04	3.972e+05	1.152e+04	2.796e+04	1.460e+05
61	4.075e+05	1.023e+06	5.502e+06	3.056e+04	7.539e+04	3.994e+05	1.162e+04	2.816e+04	1.468e+05
62	4.116e+05	1.031e+06	5.538e+06	3.084e+04	7.597e+04	4.018e+05	1.172e+04	2.837e+04	1.476e+05
63	4.156e+05	1.038e+06	5.571e+06	3.111e+04	7.653e+04	4.042e+05	1.181e+04	2.856e+04	1.484e+05
64	4.196e+05	1.047e+06	5.600e+06	3.140e+04	7.709e+04	4.063e+05	1.191e+04	2.876e+04	1.492e+05
65	4.237e+05	1.054e+06	5.630e+06	3.166e+04	7.764e+04	4.083e+05	1.200e+04	2.895e+04	1.500e+05
66	4.277e+05	1.062e+06	5.661e+06	3.192e+04	7.820e+04	4.106e+05	1.209e+04	2.914e+04	1.507e+05
67	4.317e+05	1.069e+06	5.693e+06	3.219e+04	7.870e+04	4.126e+05	1.218e+04	2.932e+04	1.514e+05
68	4.353e+05	1.077e+06	5.715e+06	3.245e+04	7.921e+04	4.147e+05	1.227e+04	2.950e+04	1.522e+05
69	4.392e+05	1.084e+06	5.736e+06	3.270e+04	7.972e+04	4.168e+05	1.236e+04	2.968e+04	1.528e+05
70	4.430e+05	1.092e+06	5.770e+06	3.296e+04	8.023e+04	4.186e+05	1.244e+04	2.984e+04	1.535e+05
71	4.468e+05	1.099e+06	5.804e+06	3.321e+04	8.073e+04	4.205e+05	1.253e+04	3.001e+04	1.542e+05
72	4.507e+05	1.107e+06	5.830e+06	3.346e+04	8.122e+04	4.223e+05	1.261e+04	3.019e+04	1.548e+05
73	4.542e+05	1.114e+06	5.863e+06	3.370e+04	8.169e+04	4.239e+05	1.270e+04	3.036e+04	1.554e+05
74	4.579e+05	1.120e+06	5.890e+06	3.395e+04	8.218e+04	4.258e+05	1.278e+04	3.052e+04	1.560e+05
75	4.615e+05	1.127e+06	5.917e+06	3.419e+04	8.266e+04	4.274e+05	1.286e+04	3.068e+04	1.566e+05
76	4.652e+05	1.134e+06	5.946e+06	3.443e+04	8.313e+04	4.291e+05	1.294e+04	3.083e+04	1.571e+05
77	4.688e+05	1.140e+06	5.962e+06	3.467e+04	8.358e+04	4.306e+05	1.302e+04	3.099e+04	1.576e+05
78	4.722e+05	1.147e+06	5.990e+06	3.490e+04	8.403e+04	4.322e+05	1.310e+04	3.115e+04	1.582e+05
79	4.756e+05	1.154e+06	6.015e+06	3.514e+04	8.448e+04	4.340e+05	1.318e+04	3.130e+04	1.588e+05
80	4.790e+05	1.160e+06	6.034e+06	3.537e+04	8.493e+04	4.354e+05	1.326e+04	3.144e+04	1.594e+05
81	4.824e+05	1.166e+06	6.058e+06	3.560e+04	8.534e+04	4.369e+05	1.333e+04	3.159e+04	1.599e+05
82	4.858e+05	1.172e+06	6.080e+06	3.583e+04	8.576e+04	4.383e+05	1.341e+04	3.174e+04	1.604e+05
83	4.893e+05	1.179e+06	6.100e+06	3.606e+04	8.618e+04	4.399e+05	1.348e+04	3.188e+04	1.609e+05
84	4.927e+05	1.185e+06	6.120e+06	3.629e+04	8.659e+04	4.414e+05	1.356e+04	3.202e+04	1.614e+05
85	4.963e+05	1.191e+06	6.139e+06	3.651e+04	8.700e+04	4.428e+05	1.363e+04	3.216e+04	1.618e+05
86	4.994e+05	1.197e+06	6.154e+06	3.672e+04	8.742e+04	4.440e+05	1.370e+04	3.229e+04	1.623e+05
87	5.028e+05	1.203e+06	6.168e+06	3.693e+04	8.781e+04	4.452e+05	1.377e+04	3.242e+04	1.628e+05
88	5.061e+05	1.209e+06	6.187e+06	3.714e+04	8.819e+04	4.464e+05	1.384e+04	3.255e+04	1.632e+05
89	5.094e+05	1.214e+06	6.202e+06	3.736e+04	8.857e+04	4.475e+05	1.391e+04	3.268e+04	1.636e+05
90	5.126e+05	1.220e+06	6.218e+06	3.756e+04	8.894e+04	4.484e+05	1.398e+04	3.281e+04	1.641e+05
91	5.158e+05	1.225e+06	6.238e+06	3.777e+04	8.930e+04	4.496e+05	1.405e+04	3.293e+04	1.645e+05
92	5.189e+05	1.230e+06	6.256e+06	3.797e+04	8.966e+04	4.507e+05	1.412e+04	3.305e+04	1.648e+05
93	5.219e+05	1.236e+06	6.272e+06	3.817e+04	9.001e+04	4.518e+05	1.418e+04	3.317e+04	1.652e+05
94	5.250e+05	1.241e+06	6.288e+06	3.837e+04	9.037e+04	4.526e+05	1.425e+04	3.329e+04	1.656e+05
95	5.279e+05	1.246e+06	6.302e+06	3.856e+04	9.071e+04	4.536e+05	1.431e+04	3.340e+04	1.659e+05
96	5.309e+05	1.252e+06	6.323e+06	3.876e+04	9.104e+04	4.546e+05	1.438e+04	3.351e+04	1.662e+05
97	5.339e+05	1.257e+06	6.338e+06	3.895e+04	9.138e+04	4.557e+05	1.444e+04	3.363e+04	1.665e+05
98	5.369e+05	1.262e+06	6.351e+06	3.915e+04	9.173e+04	4.566e+05	1.450e+04	3.373e+04	1.669e+05
99	5.397e+05	1.267e+06	6.362e+06	3.933e+04	9.205e+04	4.577e+05	1.456e+04	3.383e+04	1.671e+05
100	5.425e+05	1.271e+06	6.374e+06	3.952e+04	9.237e+04	4.586e+05	1.462e+04	3.393e+04	1.674e+05
