## Supplementary Data: A zip file containing the simulation executable, the source code, R scripts, batch files, and simulation results. for "Age-related late-onset disease heritability patterns and implications for genome-wide association studies": CasesNeededStatisticalPower.csv

age	X1	X2	X3	X4	X5	X6	X7	X8	X9
30	3.066e+05	7.685e+05	4.484e+06	2.373e+04	5.858e+04	3.395e+05	8.959e+03	2.237e+04	1.211e+05
31	3.059e+05	7.910e+05	4.622e+06	2.322e+04	5.888e+04	3.308e+05	9.035e+03	2.234e+04	1.234e+05
32	2.981e+05	8.077e+05	4.408e+06	2.356e+04	5.959e+04	3.242e+05	9.171e+03	2.231e+04	1.224e+05
33	3.090e+05	8.251e+05	5.075e+06	2.349e+04	6.066e+04	3.469e+05	9.222e+03	2.289e+04	1.224e+05
34	3.125e+05	8.109e+05	4.283e+06	2.368e+04	6.075e+04	3.356e+05	9.221e+03	2.313e+04	1.249e+05
35	3.225e+05	8.399e+05	4.545e+06	2.403e+04	6.164e+04	3.442e+05	9.451e+03	2.319e+04	1.251e+05
36	3.189e+05	8.429e+05	4.563e+06	2.443e+04	6.211e+04	3.352e+05	9.442e+03	2.363e+04	1.281e+05
37	3.298e+05	8.358e+05	4.929e+06	2.464e+04	6.275e+04	3.403e+05	9.594e+03	2.380e+04	1.306e+05
38	3.253e+05	8.720e+05	4.836e+06	2.464e+04	6.394e+04	3.523e+05	9.721e+03	2.401e+04	1.271e+05
39	3.288e+05	8.891e+05	4.806e+06	2.535e+04	6.420e+04	3.497e+05	9.836e+03	2.429e+04	1.318e+05
40	3.375e+05	8.899e+05	4.985e+06	2.576e+04	6.604e+04	3.558e+05	9.946e+03	2.458e+04	1.311e+05
41	3.367e+05	8.733e+05	4.959e+06	2.594e+04	6.661e+04	3.645e+05	1.012e+04	2.489e+04	1.345e+05
42	3.474e+05	8.845e+05	4.952e+06	2.660e+04	6.727e+04	3.645e+05	1.026e+04	2.518e+04	1.332e+05
43	3.543e+05	9.132e+05	5.117e+06	2.739e+04	6.746e+04	3.771e+05	1.043e+04	2.585e+04	1.383e+05
44	3.702e+05	9.462e+05	5.070e+06	2.755e+04	6.909e+04	3.760e+05	1.056e+04	2.582e+04	1.408e+05
45	3.664e+05	9.358e+05	5.187e+06	2.812e+04	7.079e+04	3.851e+05	1.076e+04	2.648e+04	1.403e+05
46	3.802e+05	9.706e+05	5.456e+06	2.880e+04	7.200e+04	3.860e+05	1.096e+04	2.709e+04	1.427e+05
47	3.881e+05	9.749e+05	5.403e+06	2.902e+04	7.332e+04	3.926e+05	1.114e+04	2.750e+04	1.446e+05
48	3.964e+05	1.006e+06	5.380e+06	2.977e+04	7.424e+04	3.988e+05	1.142e+04	2.794e+04	1.458e+05
49	4.030e+05	1.012e+06	5.501e+06	3.064e+04	7.593e+04	4.058e+05	1.164e+04	2.836e+04	1.482e+05
50	4.163e+05	1.027e+06	5.619e+06	3.132e+04	7.725e+04	4.066e+05	1.190e+04	2.890e+04	1.500e+05
51	4.258e+05	1.070e+06	5.811e+06	3.211e+04	7.889e+04	4.168e+05	1.215e+04	2.957e+04	1.546e+05
52	4.394e+05	1.108e+06	5.757e+06	3.281e+04	8.129e+04	4.331e+05	1.245e+04	3.005e+04	1.565e+05
53	4.512e+05	1.119e+06	5.916e+06	3.366e+04	8.208e+04	4.329e+05	1.273e+04	3.075e+04	1.576e+05
54	4.572e+05	1.147e+06	6.004e+06	3.431e+04	8.405e+04	4.360e+05	1.302e+04	3.138e+04	1.608e+05
55	4.732e+05	1.164e+06	6.142e+06	3.494e+04	8.521e+04	4.526e+05	1.322e+04	3.189e+04	1.641e+05
56	4.761e+05	1.197e+06	6.424e+06	3.577e+04	8.727e+04	4.524e+05	1.347e+04	3.236e+04	1.652e+05
57	4.931e+05	1.211e+06	6.190e+06	3.649e+04	8.764e+04	4.558e+05	1.371e+04	3.280e+04	1.705e+05
58	4.991e+05	1.240e+06	6.485e+06	3.719e+04	9.024e+04	4.687e+05	1.397e+04	3.329e+04	1.708e+05
59	5.128e+05	1.252e+06	6.653e+06	3.797e+04	9.121e+04	4.703e+05	1.424e+04	3.396e+04	1.730e+05
60	5.269e+05	1.270e+06	6.769e+06	3.857e+04	9.363e+04	4.802e+05	1.455e+04	3.437e+04	1.774e+05
61	5.372e+05	1.299e+06	6.842e+06	3.955e+04	9.499e+04	4.845e+05	1.480e+04	3.522e+04	1.782e+05
62	5.464e+05	1.319e+06	6.904e+06	4.035e+04	9.671e+04	4.959e+05	1.511e+04	3.581e+04	1.807e+05
63	5.580e+05	1.331e+06	6.964e+06	4.108e+04	9.795e+04	5.049e+05	1.536e+04	3.630e+04	1.842e+05
64	5.700e+05	1.378e+06	6.971e+06	4.210e+04	9.986e+04	5.067e+05	1.566e+04	3.696e+04	1.851e+05
65	5.848e+05	1.379e+06	7.080e+06	4.254e+04	1.016e+05	5.096e+05	1.592e+04	3.740e+04	1.887e+05
66	5.946e+05	1.415e+06	7.266e+06	4.331e+04	1.036e+05	5.257e+05	1.618e+04	3.818e+04	1.891e+05
67	6.096e+05	1.429e+06	7.416e+06	4.425e+04	1.040e+05	5.285e+05	1.640e+04	3.851e+04	1.941e+05
68	6.113e+05	1.455e+06	7.188e+06	4.527e+04	1.063e+05	5.379e+05	1.669e+04	3.907e+04	1.981e+05
69	6.301e+05	1.490e+06	7.293e+06	4.573e+04	1.076e+05	5.461e+05	1.704e+04	3.981e+04	1.964e+05
70	6.402e+05	1.530e+06	7.821e+06	4.668e+04	1.102e+05	5.478e+05	1.733e+04	4.020e+04	2.014e+05
71	6.582e+05	1.525e+06	7.931e+06	4.752e+04	1.114e+05	5.545e+05	1.764e+04	4.094e+04	2.037e+05
72	6.703e+05	1.581e+06	7.785e+06	4.838e+04	1.130e+05	5.619e+05	1.787e+04	4.180e+04	2.049e+05
73	6.728e+05	1.575e+06	8.215e+06	4.946e+04	1.150e+05	5.642e+05	1.816e+04	4.218e+04	2.060e+05
74	6.946e+05	1.592e+06	8.071e+06	5.009e+04	1.166e+05	5.806e+05	1.843e+04	4.271e+04	2.083e+05
75	7.033e+05	1.632e+06	8.236e+06	5.106e+04	1.192e+05	5.786e+05	1.881e+04	4.329e+04	2.117e+05
76	7.255e+05	1.654e+06	8.371e+06	5.206e+04	1.202e+05	5.901e+05	1.912e+04	4.400e+04	2.122e+05
77	7.317e+05	1.676e+06	8.002e+06	5.260e+04	1.216e+05	5.981e+05	1.944e+04	4.480e+04	2.162e+05
78	7.403e+05	1.704e+06	8.659e+06	5.377e+04	1.239e+05	5.997e+05	1.974e+04	4.537e+04	2.217e+05
79	7.549e+05	1.763e+06	8.663e+06	5.467e+04	1.259e+05	6.247e+05	2.003e+04	4.575e+04	2.240e+05
80	7.646e+05	1.744e+06	8.477e+06	5.572e+04	1.284e+05	6.154e+05	2.029e+04	4.638e+04	2.273e+05
81	7.809e+05	1.799e+06	8.833e+06	5.666e+04	1.283e+05	6.226e+05	2.061e+04	4.712e+04	2.307e+05
82	7.994e+05	1.804e+06	8.905e+06	5.771e+04	1.304e+05	6.369e+05	2.096e+04	4.811e+04	2.304e+05
83	8.179e+05	1.863e+06	8.908e+06	5.846e+04	1.332e+05	6.457e+05	2.135e+04	4.859e+04	2.305e+05
84	8.374e+05	1.879e+06	9.000e+06	5.981e+04	1.343e+05	6.597e+05	2.162e+04	4.912e+04	2.377e+05
85	8.510e+05	1.869e+06	9.090e+06	6.067e+04	1.376e+05	6.565e+05	2.198e+04	4.973e+04	2.371e+05
86	8.544e+05	1.925e+06	9.075e+06	6.091e+04	1.397e+05	6.564e+05	2.236e+04	5.055e+04	2.417e+05
87	8.767e+05	1.984e+06	9.063e+06	6.213e+04	1.410e+05	6.682e+05	2.266e+04	5.112e+04	2.450e+05
88	8.993e+05	2.008e+06	9.489e+06	6.346e+04	1.420e+05	6.723e+05	2.305e+04	5.161e+04	2.450e+05
89	9.027e+05	2.004e+06	9.395e+06	6.471e+04	1.440e+05	6.766e+05	2.334e+04	5.266e+04	2.498e+05
90	9.238e+05	2.027e+06	9.605e+06	6.544e+04	1.465e+05	6.833e+05	2.373e+04	5.322e+04	2.556e+05
91	9.311e+05	2.059e+06	9.950e+06	6.608e+04	1.482e+05	6.986e+05	2.407e+04	5.406e+04	2.545e+05
92	9.537e+05	2.087e+06	1.005e+07	6.769e+04	1.501e+05	7.117e+05	2.452e+04	5.436e+04	2.578e+05
93	9.649e+05	2.134e+06	1.001e+07	6.811e+04	1.528e+05	7.138e+05	2.488e+04	5.527e+04	2.612e+05
94	9.888e+05	2.165e+06	1.012e+07	7.010e+04	1.543e+05	7.133e+05	2.518e+04	5.620e+04	2.619e+05
95	9.814e+05	2.205e+06	1.020e+07	7.051e+04	1.567e+05	7.257e+05	2.554e+04	5.668e+04	2.649e+05
96	1.013e+06	2.222e+06	1.085e+07	7.189e+04	1.591e+05	7.410e+05	2.593e+04	5.762e+04	2.663e+05
97	1.039e+06	2.292e+06	1.054e+07	7.327e+04	1.610e+05	7.569e+05	2.636e+04	5.845e+04	2.719e+05
98	1.047e+06	2.278e+06	1.045e+07	7.444e+04	1.648e+05	7.603e+05	2.662e+04	5.851e+04	2.746e+05
99	1.059e+06	2.296e+06	1.056e+07	7.545e+04	1.659e+05	7.760e+05	2.709e+04	5.962e+04	2.757e+05
100	1.081e+06	2.339e+06	1.073e+07	7.674e+04	1.672e+05	7.743e+05	2.757e+04	5.984e+04	2.793e+05
