## Supplementary Data: A zip file containing the simulation executable, the source code, R scripts, batch files, and simulation results. for "Age-related late-onset disease heritability patterns and implications for genome-wide association studies": CasesNeededYoungOldCohortStatisticalPower.csv

age	X1	X2	X3	X4	X5	X6	X7	X8	X9
35	3.088e+05	8.169e+05	4.612e+06	2.383e+04	6.107e+04	3.387e+05	9.226e+03	2.304e+04	1.242e+05
36	3.085e+05	8.160e+05	4.607e+06	2.380e+04	6.100e+04	3.383e+05	9.215e+03	2.301e+04	1.241e+05
37	3.081e+05	8.149e+05	4.601e+06	2.377e+04	6.092e+04	3.379e+05	9.203e+03	2.298e+04	1.239e+05
38	3.076e+05	8.137e+05	4.594e+06	2.373e+04	6.083e+04	3.374e+05	9.189e+03	2.295e+04	1.237e+05
39	3.071e+05	8.123e+05	4.586e+06	2.369e+04	6.073e+04	3.368e+05	9.173e+03	2.291e+04	1.235e+05
40	3.065e+05	8.107e+05	4.577e+06	2.364e+04	6.061e+04	3.361e+05	9.156e+03	2.286e+04	1.233e+05
41	3.059e+05	8.090e+05	4.567e+06	2.359e+04	6.048e+04	3.354e+05	9.136e+03	2.281e+04	1.230e+05
42	3.051e+05	8.071e+05	4.556e+06	2.354e+04	6.034e+04	3.346e+05	9.115e+03	2.276e+04	1.227e+05
43	3.044e+05	8.051e+05	4.544e+06	2.348e+04	6.019e+04	3.338e+05	9.092e+03	2.270e+04	1.224e+05
44	3.036e+05	8.030e+05	4.532e+06	2.342e+04	6.002e+04	3.329e+05	9.068e+03	2.264e+04	1.221e+05
45	3.027e+05	8.006e+05	4.518e+06	2.335e+04	5.985e+04	3.319e+05	9.041e+03	2.258e+04	1.217e+05
46	3.018e+05	7.982e+05	4.504e+06	2.328e+04	5.966e+04	3.308e+05	9.014e+03	2.250e+04	1.213e+05
47	3.009e+05	7.955e+05	4.489e+06	2.320e+04	5.947e+04	3.297e+05	8.984e+03	2.243e+04	1.209e+05
48	2.999e+05	7.928e+05	4.473e+06	2.312e+04	5.926e+04	3.285e+05	8.953e+03	2.235e+04	1.205e+05
49	2.987e+05	7.899e+05	4.456e+06	2.304e+04	5.904e+04	3.273e+05	8.920e+03	2.227e+04	1.200e+05
50	2.976e+05	7.867e+05	4.438e+06	2.295e+04	5.880e+04	3.260e+05	8.885e+03	2.218e+04	1.195e+05
51	2.965e+05	7.836e+05	4.420e+06	2.286e+04	5.857e+04	3.246e+05	8.850e+03	2.209e+04	1.191e+05
52	2.953e+05	7.803e+05	4.401e+06	2.276e+04	5.832e+04	3.232e+05	8.812e+03	2.200e+04	1.185e+05
53	2.940e+05	7.768e+05	4.381e+06	2.267e+04	5.806e+04	3.217e+05	8.774e+03	2.190e+04	1.180e+05
54	2.927e+05	7.732e+05	4.360e+06	2.256e+04	5.779e+04	3.201e+05	8.733e+03	2.179e+04	1.174e+05
55	2.914e+05	7.696e+05	4.339e+06	2.246e+04	5.752e+04	3.186e+05	8.693e+03	2.169e+04	1.169e+05
56	2.901e+05	7.661e+05	4.319e+06	2.236e+04	5.725e+04	3.171e+05	8.653e+03	2.159e+04	1.163e+05
57	2.887e+05	7.623e+05	4.297e+06	2.225e+04	5.697e+04	3.155e+05	8.611e+03	2.148e+04	1.157e+05
58	2.873e+05	7.586e+05	4.275e+06	2.214e+04	5.669e+04	3.139e+05	8.570e+03	2.138e+04	1.151e+05
59	2.860e+05	7.549e+05	4.253e+06	2.204e+04	5.641e+04	3.123e+05	8.528e+03	2.127e+04	1.145e+05
60	2.847e+05	7.512e+05	4.232e+06	2.193e+04	5.613e+04	3.107e+05	8.487e+03	2.117e+04	1.140e+05
61	2.834e+05	7.475e+05	4.210e+06	2.183e+04	5.586e+04	3.091e+05	8.446e+03	2.106e+04	1.134e+05
62	2.820e+05	7.438e+05	4.189e+06	2.172e+04	5.557e+04	3.075e+05	8.403e+03	2.095e+04	1.128e+05
63	2.807e+05	7.400e+05	4.167e+06	2.162e+04	5.529e+04	3.059e+05	8.362e+03	2.085e+04	1.122e+05
64	2.793e+05	7.364e+05	4.145e+06	2.151e+04	5.502e+04	3.042e+05	8.321e+03	2.074e+04	1.116e+05
65	2.780e+05	7.327e+05	4.123e+06	2.141e+04	5.474e+04	3.026e+05	8.279e+03	2.063e+04	1.110e+05
66	2.767e+05	7.291e+05	4.101e+06	2.130e+04	5.446e+04	3.010e+05	8.238e+03	2.053e+04	1.104e+05
67	2.754e+05	7.254e+05	4.080e+06	2.120e+04	5.419e+04	2.994e+05	8.197e+03	2.042e+04	1.098e+05
68	2.740e+05	7.218e+05	4.058e+06	2.109e+04	5.391e+04	2.978e+05	8.156e+03	2.032e+04	1.092e+05
69	2.727e+05	7.181e+05	4.037e+06	2.099e+04	5.363e+04	2.962e+05	8.115e+03	2.021e+04	1.086e+05
70	2.714e+05	7.145e+05	4.015e+06	2.089e+04	5.335e+04	2.946e+05	8.074e+03	2.011e+04	1.081e+05
71	2.701e+05	7.109e+05	3.994e+06	2.079e+04	5.308e+04	2.930e+05	8.034e+03	2.000e+04	1.075e+05
72	2.688e+05	7.073e+05	3.972e+06	2.068e+04	5.281e+04	2.914e+05	7.994e+03	1.990e+04	1.069e+05
73	2.675e+05	7.037e+05	3.951e+06	2.058e+04	5.253e+04	2.898e+05	7.953e+03	1.979e+04	1.063e+05
74	2.662e+05	7.001e+05	3.929e+06	2.048e+04	5.226e+04	2.882e+05	7.913e+03	1.969e+04	1.057e+05
75	2.649e+05	6.966e+05	3.908e+06	2.038e+04	5.199e+04	2.866e+05	7.873e+03	1.959e+04	1.051e+05
76	2.637e+05	6.930e+05	3.887e+06	2.028e+04	5.172e+04	2.850e+05	7.833e+03	1.948e+04	1.046e+05
77	2.624e+05	6.896e+05	3.865e+06	2.018e+04	5.145e+04	2.835e+05	7.793e+03	1.938e+04	1.040e+05
78	2.611e+05	6.860e+05	3.844e+06	2.008e+04	5.118e+04	2.819e+05	7.754e+03	1.928e+04	1.034e+05
79	2.599e+05	6.826e+05	3.822e+06	1.998e+04	5.092e+04	2.804e+05	7.715e+03	1.918e+04	1.028e+05
80	2.586e+05	6.791e+05	3.802e+06	1.988e+04	5.065e+04	2.788e+05	7.676e+03	1.908e+04	1.023e+05
81	2.574e+05	6.757e+05	3.780e+06	1.978e+04	5.039e+04	2.772e+05	7.637e+03	1.898e+04	1.017e+05
82	2.562e+05	6.723e+05	3.760e+06	1.969e+04	5.013e+04	2.757e+05	7.599e+03	1.888e+04	1.012e+05
83	2.550e+05	6.689e+05	3.739e+06	1.959e+04	4.987e+04	2.742e+05	7.561e+03	1.878e+04	1.006e+05
84	2.538e+05	6.655e+05	3.718e+06	1.949e+04	4.962e+04	2.727e+05	7.523e+03	1.868e+04	1.000e+05
85	2.526e+05	6.623e+05	3.698e+06	1.940e+04	4.937e+04	2.712e+05	7.486e+03	1.859e+04	9.949e+04
86	2.515e+05	6.589e+05	3.679e+06	1.931e+04	4.912e+04	2.697e+05	7.449e+03	1.849e+04	9.895e+04
87	2.503e+05	6.557e+05	3.659e+06	1.921e+04	4.887e+04	2.683e+05	7.412e+03	1.840e+04	9.841e+04
88	2.492e+05	6.525e+05	3.639e+06	1.912e+04	4.862e+04	2.668e+05	7.376e+03	1.830e+04	9.787e+04
89	2.480e+05	6.493e+05	3.620e+06	1.903e+04	4.838e+04	2.653e+05	7.340e+03	1.821e+04	9.734e+04
90	2.469e+05	6.461e+05	3.601e+06	1.894e+04	4.814e+04	2.639e+05	7.304e+03	1.811e+04	9.682e+04
91	2.457e+05	6.429e+05	3.582e+06	1.885e+04	4.790e+04	2.625e+05	7.268e+03	1.802e+04	9.629e+04
92	2.446e+05	6.398e+05	3.563e+06	1.876e+04	4.765e+04	2.610e+05	7.233e+03	1.793e+04	9.576e+04
93	2.435e+05	6.367e+05	3.544e+06	1.868e+04	4.742e+04	2.596e+05	7.198e+03	1.784e+04	9.524e+04
94	2.424e+05	6.336e+05	3.525e+06	1.859e+04	4.718e+04	2.582e+05	7.163e+03	1.775e+04	9.473e+04
95	2.413e+05	6.305e+05	3.506e+06	1.850e+04	4.695e+04	2.568e+05	7.129e+03	1.766e+04	9.421e+04
96	2.402e+05	6.274e+05	3.488e+06	1.841e+04	4.672e+04	2.554e+05	7.095e+03	1.757e+04	9.371e+04
97	2.391e+05	6.244e+05	3.470e+06	1.833e+04	4.649e+04	2.540e+05	7.061e+03	1.748e+04	9.320e+04
98	2.380e+05	6.214e+05	3.452e+06	1.824e+04	4.626e+04	2.526e+05	7.027e+03	1.739e+04	9.270e+04
99	2.369e+05	6.184e+05	3.434e+06	1.816e+04	4.603e+04	2.513e+05	6.994e+03	1.730e+04	9.220e+04
100	2.358e+05	6.154e+05	3.416e+06	1.808e+04	4.580e+04	2.499e+05	6.961e+03	1.721e+04	9.170e+04
