## Supplementary Data: A zip file containing the simulation executable, the source code, R scripts, batch files, and simulation results. for "Age-related late-onset disease heritability patterns and implications for genome-wide association studies": CohortHeritabilityAnalysis.csv

Age	PopMean	PopVar	PopSD	CaseMean	CaseVar	CaseSD	CumulativeCaseMean	CumulativeCaseVar	CumulativeCaseSD	Heritability	MeanOR	CaseOR	nControls	nCases	CumIncidence	nIncidence	nLifetimeIncidence	nAbsoluteIncidence
35	-0.0046293	1.373	1.1717	1.7249	2.093	1.4467	0	0	0	0.29445	0.99538	5.6118	1958662977	5295956	0	0	0	0
36	-0.0056279	1.3709	1.1709	1.7186	2.0806	1.4424	0	0	0	0.29414	0.99439	5.5768	1955575619	6443406	0	0	0	0
37	-0.0067538	1.3686	1.1699	1.7118	2.0674	1.4378	0	0	0	0.29378	0.99327	5.5391	1952195137	7743435	0	0	0	0
38	-0.0080163	1.366	1.1688	1.7045	2.0528	1.4328	0	0	0	0.29339	0.99202	5.4987	1948495639	9206401	0	0	0	0
39	-0.0094258	1.3632	1.1675	1.6969	2.038	1.4276	0	0	0	0.29296	0.99062	5.4572	1944450311	10843577	0	0	0	0
40	-0.010987	1.36	1.1662	1.6886	2.0225	1.4221	0	0	0	0.29249	0.98907	5.4122	1940032053	12666536	0	0	0	0
41	-0.012715	1.3566	1.1648	1.6802	2.0063	1.4164	0	0	0	0.29197	0.98737	5.3664	1935208691	14687632	0	0	0	0
42	-0.014615	1.3529	1.1632	1.671	1.9897	1.4106	0	0	0	0.29141	0.98549	5.3176	1929943544	16920213	0	0	0	0
43	-0.016698	1.3489	1.1614	1.6614	1.9728	1.4046	0	0	0	0.2908	0.98344	5.2667	1924201285	19377706	0	0	0	0
44	-0.018971	1.3446	1.1596	1.6513	1.9561	1.3986	0	0	0	0.29013	0.98121	5.2136	1917941942	22074900	0	0	0	0
45	-0.021454	1.34	1.1576	1.641	1.9384	1.3923	0	0	0	0.28942	0.97877	5.1605	1911115115	25025721	0	0	0	0
46	-0.024153	1.335	1.1554	1.6302	1.9205	1.3858	0	0	0	0.28865	0.97614	5.1047	1903672940	28245643	0	0	0	0
47	-0.027081	1.3296	1.1531	1.6188	1.9029	1.3794	0	0	0	0.28783	0.97328	5.0469	1895562926	31751299	0	0	0	0
48	-0.030228	1.324	1.1506	1.6071	1.8848	1.3729	0	0	0	0.28695	0.97022	4.9885	1886762557	35527125	0	0	0	0
49	-0.033576	1.318	1.148	1.5951	1.867	1.3664	0	0	0	0.28603	0.96698	4.9291	1877272065	39553002	0	0	0	0
50	-0.037114	1.3118	1.1453	1.5832	1.8494	1.3599	0	0	0	0.28507	0.96357	4.8707	1867078190	43806715	0	0	0	0
51	-0.040825	1.3054	1.1425	1.5714	1.8321	1.3535	0	0	0	0.28407	0.96	4.8136	1856181793	48263550	0	0	0	0
52	-0.04469	1.2988	1.1397	1.5595	1.8153	1.3473	0	0	0	0.28305	0.95629	4.7567	1844569399	52896489	0	0	0	0
53	-0.048692	1.2921	1.1367	1.5478	1.799	1.3413	0	0	0	0.28199	0.95247	4.7013	1832255372	57675978	0	0	0	0
54	-0.052807	1.2852	1.1337	1.5362	1.7833	1.3354	0	0	0	0.28092	0.94856	4.647	1819248986	62568820	0	0	0	0
55	-0.05701	1.2783	1.1306	1.5247	1.7681	1.3297	0	0	0	0.27983	0.94458	4.594	1805567754	67544458	0	0	0	0
56	-0.061281	1.2714	1.1276	1.5134	1.7535	1.3242	0	0	0	0.27874	0.94056	4.5422	1791241194	72561673	0	0	0	0
57	-0.065589	1.2645	1.1245	1.5023	1.7395	1.3189	0	0	0	0.27765	0.93652	4.4919	1776276408	77579718	0	0	0	0
58	-0.069932	1.2576	1.1214	1.4914	1.7259	1.3137	0	0	0	0.27656	0.93246	4.4432	1760660411	82589223	0	0	0	0
59	-0.074317	1.2508	1.1184	1.4807	1.7128	1.3088	0	0	0	0.27546	0.92838	4.396	1744362067	87577320	0	0	0	0
60	-0.078734	1.244	1.1153	1.4701	1.7	1.3038	0	0	0	0.27438	0.92429	4.3497	1727337003	92534031	0	0	0	0
61	-0.083179	1.2372	1.1123	1.4597	1.6876	1.2991	0	0	0	0.27329	0.92019	4.3046	1709536080	97445425	0	0	0	0
62	-0.087658	1.2305	1.1093	1.4493	1.6757	1.2945	0	0	0	0.27221	0.91607	4.26	1690908613	102296616	0	0	0	0
63	-0.092164	1.2238	1.1062	1.439	1.6641	1.29	0	0	0	0.27113	0.91196	4.2163	1671372712	107070735	0	0	0	0
64	-0.096705	1.2171	1.1032	1.4288	1.6528	1.2856	0	0	0	0.27005	0.90782	4.1737	1650850452	111750046	0	0	0	0
65	-0.10127	1.2105	1.1002	1.4188	1.6417	1.2813	0	0	0	0.26897	0.90369	4.1322	1629247410	116312565	0	0	0	0
66	-0.10587	1.2039	1.0972	1.4089	1.6311	1.2771	0	0	0	0.2679	0.89954	4.0913	1606453117	120734620	0	0	0	0
67	-0.11049	1.1973	1.0942	1.399	1.6207	1.2731	0	0	0	0.26683	0.8954	4.0511	1582353238	124986737	0	0	0	0
68	-0.11513	1.1908	1.0912	1.3892	1.6105	1.2691	0	0	0	0.26577	0.89125	4.0118	1556829602	129042339	0	0	0	0
69	-0.1198	1.1843	1.0883	1.3795	1.6007	1.2652	0	0	0	0.2647	0.88709	3.9731	1529780489	132870948	0	0	0	0
70	-0.1245	1.1779	1.0853	1.37	1.591	1.2613	0	0	0	0.26364	0.88293	3.9352	1501118546	136436435	0	0	0	0
71	-0.12922	1.1715	1.0823	1.3605	1.5816	1.2576	0	0	0	0.26258	0.87878	3.898	1470756264	139709797	0	0	0	0
72	-0.13397	1.1651	1.0794	1.351	1.5724	1.254	0	0	0	0.26153	0.87462	3.8613	1438565692	142653733	0	0	0	0
73	-0.13874	1.1587	1.0765	1.3417	1.5634	1.2504	0	0	0	0.26047	0.87046	3.8254	1404421105	145218796	0	0	0	0
74	-0.14352	1.1525	1.0735	1.3323	1.5547	1.2469	0	0	0	0.25943	0.8663	3.7899	1368220604	147365071	0	0	0	0
75	-0.14832	1.1462	1.0706	1.323	1.546	1.2434	0	0	0	0.25838	0.86215	3.7548	1329870444	149051339	0	0	0	0
76	-0.15314	1.14	1.0677	1.3138	1.5375	1.24	0	0	0	0.25734	0.85801	3.7204	1289254813	150214997	0	0	0	0
77	-0.15798	1.1338	1.0648	1.3046	1.5293	1.2366	0	0	0	0.25631	0.85387	3.6863	1246278444	150814450	0	0	0	0
78	-0.16282	1.1277	1.0619	1.2955	1.521	1.2333	0	0	0	0.25528	0.84974	3.6529	1200904306	150798598	0	0	0	0
79	-0.16766	1.1217	1.0591	1.2864	1.513	1.23	0	0	0	0.25426	0.84564	3.6197	1153084692	150118923	0	0	0	0
80	-0.17251	1.1157	1.0562	1.2773	1.5051	1.2268	0	0	0	0.25324	0.84155	3.5868	1102856419	148739569	0	0	0	0
81	-0.17737	1.1097	1.0534	1.2682	1.4973	1.2236	0	0	0	0.25223	0.83747	3.5545	1050257264	146620338	0	0	0	0
82	-0.18225	1.1038	1.0506	1.2592	1.4896	1.2205	0	0	0	0.25122	0.8334	3.5226	995399535	143736945	0	0	0	0
83	-0.18711	1.098	1.0478	1.2502	1.4821	1.2174	0	0	0	0.25023	0.82935	3.4909	938441346	140064630	0	0	0	0
84	-0.19198	1.0921	1.0451	1.2412	1.4746	1.2143	0	0	0	0.24923	0.82532	3.4596	879603021	135594182	0	0	0	0
85	-0.19684	1.0864	1.0423	1.2322	1.4671	1.2112	0	0	0	0.24825	0.82132	3.4289	819173823	130337732	0	0	0	0
86	-0.2017	1.0807	1.0396	1.2232	1.4597	1.2082	0	0	0	0.24727	0.81734	3.3982	757552617	124321592	0	0	0	0
87	-0.20654	1.0752	1.0369	1.2144	1.4523	1.2051	0	0	0	0.24631	0.81339	3.3681	695222545	117604278	0	0	0	0
88	-0.21137	1.0696	1.0342	1.2056	1.4449	1.202	0	0	0	0.24535	0.80947	3.3389	632751383	110256094	0	0	0	0
89	-0.21619	1.0641	1.0316	1.197	1.4376	1.199	0	0	0	0.2444	0.80558	3.3101	570768855	102377381	0	0	0	0
90	-0.22101	1.0587	1.0289	1.1885	1.4305	1.196	0	0	0	0.24346	0.80171	3.2821	509860003	94091248	0	0	0	0
91	-0.22578	1.0533	1.0263	1.1802	1.4235	1.1931	0	0	0	0.24253	0.79789	3.2549	450736612	85534280	0	0	0	0
92	-0.23056	1.048	1.0237	1.1719	1.4167	1.1903	0	0	0	0.2416	0.79409	3.2281	394103171	76863266	0	0	0	0
93	-0.23536	1.0427	1.0211	1.164	1.4101	1.1875	0	0	0	0.24067	0.79028	3.2026	340586921	68239460	0	0	0	0
94	-0.24018	1.0374	1.0185	1.1563	1.4034	1.1847	0	0	0	0.23974	0.78649	3.1782	290784137	59830464	0	0	0	0
95	-0.24499	1.0322	1.016	1.1489	1.3974	1.1821	0	0	0	0.23883	0.78271	3.1546	245171942	51789281	0	0	0	0
96	-0.24981	1.027	1.0134	1.1418	1.3916	1.1796	0	0	0	0.2379	0.77895	3.1325	204059189	44244330	0	0	0	0
97	-0.2547	1.0218	1.0108	1.1351	1.3862	1.1774	0	0	0	0.23698	0.77515	3.1115	167608093	37297297	0	0	0	0
98	-0.25961	1.0166	1.0082	1.1288	1.381	1.1752	0	0	0	0.23606	0.77135	3.0918	135845268	31016970	0	0	0	0
99	-0.26449	1.0114	1.0057	1.1227	1.3766	1.1733	0	0	0	0.23514	0.76759	3.0732	108634950	25444511	0	0	0	0
100	-0.26955	1.0062	1.0031	1.1174	1.3724	1.1715	0	0	0	0.23421	0.76372	3.0569	85725564	20591486	0	0	0	0
101	-0.2745	1.0009	1.0005	1.1123	1.3688	1.17	0	0	0	0.23327	0.75995	3.0414	66763766	16444628	0	0	0	0
102	-0.27956	0.99579	0.99789	1.1079	1.3659	1.1687	0	0	0	0.23235	0.75612	3.028	51330493	12960783	0	0	0	0
103	-0.28462	0.99046	0.99522	1.1038	1.363	1.1675	0	0	0	0.2314	0.7523	3.0156	38960064	10082853	0	0	0	0
104	-0.28977	0.98547	0.99271	1.1005	1.3608	1.1665	0	0	0	0.2305	0.74843	3.0056	29187811	7740628	0	0	0	0
105	-0.29488	0.9804	0.99015	1.0976	1.359	1.1658	0	0	0	0.22959	0.74462	2.9971	21572678	5861922	0	0	0	0
