## Supplementary Data: A zip file containing the simulation executable, the source code, R scripts, batch files, and simulation results. for "Age-related late-onset disease heritability patterns and implications for genome-wide association studies": CohortStatisticalPower.csv

Age	nCases	p0	c0	d0	s0	sd0	p1	c1	d1	s1	sd1	p2	c2	d2	s2	sd2	p3	c3	d3	s3	sd3	p4	c4	d4	s4	sd4	p5	c5	d5	s5	sd5	p6	c6	d6	s6	sd6	p7	c7	d7	s7	sd7	p8	c8	d8	s8	sd8
35	5295956	0.014562	0.028453	-0.013891	0	0	0.014575	0.023522	-0.0089472	0	0	0.014588	0.01854	-0.0039524	0	0	0.057064	0.10708	-0.050019	0	0	0.057112	0.089799	-0.032687	0	0	0.057157	0.071695	-0.014537	0	0	0.099582	0.17993	-0.080344	0	0	0.099658	0.15291	-0.053254	0	0	0.099741	0.12371	-0.023969	0	0
36	6443406	0.014554	0.028394	-0.01384	0	0	0.01457	0.023464	-0.0088941	0	0	0.014586	0.018517	-0.003931	0	0	0.057035	0.1069	-0.049861	0	0	0.057093	0.089679	-0.032586	0	0	0.057149	0.071658	-0.01451	0	0	0.099535	0.17969	-0.080156	0	0	0.099627	0.15271	-0.053087	0	0	0.099727	0.12366	-0.023933	0	0
37	7743435	0.014545	0.028333	-0.013788	0	0	0.014564	0.023442	-0.0088782	0	0	0.014583	0.018495	-0.0039114	0	0	0.057002	0.10668	-0.049674	0	0	0.057072	0.08953	-0.032458	0	0	0.057139	0.07161	-0.01447	0	0	0.099482	0.17941	-0.079927	0	0	0.099593	0.1525	-0.052905	0	0	0.099711	0.1236	-0.023887	0	0
38	9206401	0.014535	0.028252	-0.013718	0	0	0.014558	0.023387	-0.0088291	0	0	0.01458	0.018476	-0.0038959	0	0	0.056966	0.10645	-0.049489	0	0	0.057048	0.089401	-0.032353	0	0	0.057128	0.071572	-0.014443	0	0	0.099424	0.17908	-0.079655	0	0	0.099554	0.15224	-0.052686	0	0	0.099694	0.12356	-0.023865	0	0
39	10843577	0.014524	0.028164	-0.01364	0	0	0.01455	0.023355	-0.0088052	0	0	0.014577	0.018474	-0.0038968	0	0	0.056925	0.10625	-0.049322	0	0	0.057021	0.089296	-0.032275	0	0	0.057116	0.071524	-0.014407	0	0	0.099358	0.17871	-0.079352	0	0	0.099511	0.15201	-0.052499	0	0	0.099674	0.12346	-0.023784	0	0
40	12666536	0.014511	0.028094	-0.013582	0	0	0.014542	0.023319	-0.0087769	0	0	0.014573	0.018467	-0.003894	0	0	0.05688	0.10599	-0.04911	0	0	0.056992	0.089148	-0.032157	0	0	0.057103	0.071452	-0.014349	0	0	0.099286	0.17831	-0.07902	0	0	0.099462	0.15178	-0.052315	0	0	0.099652	0.12337	-0.023722	0	0
41	14687632	0.014498	0.028024	-0.013526	0	0	0.014533	0.023275	-0.008742	0	0	0.014569	0.018441	-0.003872	0	0	0.056831	0.10573	-0.048898	0	0	0.056959	0.088988	-0.032029	0	0	0.057089	0.071393	-0.014304	0	0	0.099205	0.17794	-0.078732	0	0	0.099409	0.15153	-0.052116	0	0	0.099628	0.12328	-0.023648	0	0
42	16920213	0.014483	0.02793	-0.013448	0	0	0.014524	0.023229	-0.0087058	0	0	0.014565	0.018417	-0.0038518	0	0	0.056776	0.10544	-0.048661	0	0	0.056923	0.088851	-0.031928	0	0	0.057072	0.071342	-0.01427	0	0	0.099117	0.17749	-0.078374	0	0	0.09935	0.15128	-0.05193	0	0	0.099601	0.12316	-0.023563	0	0
43	19377706	0.014466	0.027837	-0.013371	0	0	0.014513	0.023177	-0.0086641	0	0	0.01456	0.018404	-0.0038441	0	0	0.056716	0.10512	-0.048407	0	0	0.056883	0.088664	-0.031781	0	0	0.057054	0.071296	-0.014241	0	0	0.099021	0.17703	-0.078007	0	0	0.099286	0.15102	-0.051731	0	0	0.099571	0.12306	-0.02349	0	0
44	22074900	0.014448	0.027735	-0.013286	0	0	0.014501	0.02314	-0.0086391	0	0	0.014555	0.018391	-0.0038359	0	0	0.05665	0.10481	-0.04816	0	0	0.05684	0.088489	-0.031649	0	0	0.057035	0.071216	-0.014181	0	0	0.098915	0.17652	-0.077603	0	0	0.099215	0.15074	-0.051524	0	0	0.09954	0.12293	-0.02339	0	0
45	25025721	0.014429	0.027642	-0.013213	0	0	0.014488	0.023079	-0.0085905	0	0	0.014549	0.01837	-0.0038209	0	0	0.056579	0.10451	-0.047931	0	0	0.056793	0.088293	-0.0315	0	0	0.057014	0.071139	-0.014125	0	0	0.0988	0.17603	-0.077227	0	0	0.099139	0.15045	-0.051307	0	0	0.099504	0.12282	-0.023311	0	0
46	28245643	0.014407	0.027553	-0.013145	0	0	0.014474	0.023016	-0.0085416	0	0	0.014543	0.018354	-0.0038109	0	0	0.056502	0.10417	-0.047667	0	0	0.056742	0.088099	-0.031358	0	0	0.056991	0.071066	-0.014076	0	0	0.098675	0.1755	-0.076825	0	0	0.099055	0.15014	-0.051084	0	0	0.099466	0.1227	-0.023233	0	0
47	31751299	0.014384	0.027453	-0.013069	0	0	0.014459	0.022961	-0.0085022	0	0	0.014536	0.018326	-0.0037905	0	0	0.056418	0.10382	-0.047407	0	0	0.056686	0.08789	-0.031204	0	0	0.056965	0.070989	-0.014024	0	0	0.098539	0.17497	-0.07643	0	0	0.098964	0.14982	-0.05086	0	0	0.099425	0.12254	-0.023117	0	0
48	35527125	0.01436	0.027342	-0.012982	0	0	0.014443	0.022896	-0.0084535	0	0	0.014529	0.018298	-0.0037692	0	0	0.056328	0.10346	-0.047132	0	0	0.056626	0.087673	-0.031047	0	0	0.056938	0.070906	-0.013968	0	0	0.098393	0.17442	-0.076032	0	0	0.098867	0.14949	-0.050621	0	0	0.09938	0.1224	-0.023017	0	0
49	39553002	0.014333	0.027235	-0.012902	0	0	0.014426	0.022833	-0.008407	0	0	0.014521	0.018275	-0.0037543	0	0	0.056232	0.10309	-0.04686	0	0	0.056563	0.087452	-0.030889	0	0	0.056909	0.070833	-0.013925	0	0	0.098237	0.17386	-0.075622	0	0	0.098763	0.14914	-0.050375	0	0	0.099333	0.12225	-0.022918	0	0
50	43806715	0.014306	0.027116	-0.01281	0	0	0.014408	0.022771	-0.0083635	0	0	0.014512	0.018253	-0.003741	0	0	0.056131	0.10271	-0.046583	0	0	0.056496	0.087223	-0.030727	0	0	0.056879	0.070741	-0.013863	0	0	0.098073	0.1733	-0.075226	0	0	0.098652	0.1488	-0.050145	0	0	0.099282	0.12211	-0.022831	0	0
51	48263550	0.014277	0.027012	-0.012735	0	0	0.014388	0.022713	-0.0083249	0	0	0.014504	0.018226	-0.0037223	0	0	0.056025	0.10235	-0.04633	0	0	0.056425	0.087006	-0.030581	0	0	0.056846	0.070664	-0.013818	0	0	0.097902	0.17272	-0.074823	0	0	0.098537	0.14846	-0.049918	0	0	0.099229	0.12199	-0.022761	0	0
52	52896489	0.014247	0.026904	-0.012657	0	0	0.014368	0.02265	-0.0082819	0	0	0.014494	0.018208	-0.0037134	0	0	0.055915	0.10198	-0.046069	0	0	0.056351	0.086797	-0.030446	0	0	0.056813	0.070575	-0.013762	0	0	0.097723	0.17216	-0.074439	0	0	0.098416	0.14812	-0.049702	0	0	0.099174	0.12184	-0.022667	0	0
53	57675978	0.014216	0.026796	-0.01258	0	0	0.014348	0.022596	-0.0082479	0	0	0.014485	0.018182	-0.0036975	0	0	0.055801	0.10161	-0.045812	0	0	0.056275	0.086571	-0.030296	0	0	0.056778	0.070491	-0.013713	0	0	0.097537	0.1716	-0.074067	0	0	0.098291	0.14779	-0.049496	0	0	0.099116	0.12171	-0.022591	0	0
54	62568820	0.014184	0.026688	-0.012504	0	0	0.014326	0.022538	-0.0082118	0	0	0.014476	0.01816	-0.0036843	0	0	0.055684	0.10126	-0.045574	0	0	0.056197	0.08636	-0.030163	0	0	0.056742	0.070412	-0.01367	0	0	0.097347	0.17106	-0.073711	0	0	0.098163	0.14745	-0.049288	0	0	0.099058	0.12157	-0.022509	0	0
55	67544458	0.014151	0.026585	-0.012433	0	0	0.014305	0.022477	-0.0081722	0	0	0.014466	0.018136	-0.0036707	0	0	0.055564	0.1009	-0.045333	0	0	0.056117	0.086151	-0.030035	0	0	0.056705	0.070335	-0.01363	0	0	0.097152	0.17052	-0.073363	0	0	0.098032	0.14712	-0.049087	0	0	0.098997	0.12145	-0.02245	0	0
56	72561673	0.014118	0.026487	-0.012369	0	0	0.014282	0.022423	-0.0081411	0	0	0.014456	0.018112	-0.0036565	0	0	0.055443	0.10054	-0.0451	0	0	0.056036	0.085941	-0.029905	0	0	0.056668	0.070251	-0.013583	0	0	0.096954	0.16999	-0.073035	0	0	0.097899	0.14678	-0.048886	0	0	0.098935	0.12132	-0.022383	0	0
57	77579718	0.014085	0.026383	-0.012298	0	0	0.01426	0.022366	-0.0081058	0	0	0.014446	0.018088	-0.0036422	0	0	0.05532	0.10021	-0.044889	0	0	0.055954	0.085734	-0.02978	0	0	0.056631	0.070164	-0.013533	0	0	0.096755	0.16946	-0.072708	0	0	0.097764	0.14647	-0.048702	0	0	0.098873	0.12118	-0.022312	0	0
58	82589223	0.014051	0.026288	-0.012237	0	0	0.014237	0.022308	-0.0080701	0	0	0.014435	0.018064	-0.0036284	0	0	0.055197	0.099877	-0.04468	0	0	0.055871	0.085537	-0.029666	0	0	0.056592	0.070085	-0.013492	0	0	0.096554	0.16895	-0.0724	0	0	0.097627	0.14615	-0.048527	0	0	0.09881	0.12105	-0.022244	0	0
59	87577320	0.014018	0.026193	-0.012176	0	0	0.014215	0.022253	-0.0080381	0	0	0.014425	0.018043	-0.0036178	0	0	0.055073	0.099541	-0.044469	0	0	0.055787	0.085343	-0.029556	0	0	0.056553	0.070002	-0.013448	0	0	0.096351	0.16845	-0.072099	0	0	0.09749	0.14584	-0.048345	0	0	0.098745	0.12093	-0.022189	0	0
60	92534031	0.013984	0.026094	-0.01211	0	0	0.014192	0.022198	-0.0080065	0	0	0.014415	0.018021	-0.0036061	0	0	0.054948	0.099209	-0.044262	0	0	0.055702	0.085145	-0.029443	0	0	0.056514	0.069925	-0.013411	0	0	0.096147	0.16795	-0.071805	0	0	0.097351	0.14553	-0.048179	0	0	0.098681	0.1208	-0.022121	0	0
61	97445425	0.01395	0.026001	-0.012051	0	0	0.014169	0.022142	-0.0079728	0	0	0.014404	0.018002	-0.0035976	0	0	0.054822	0.098889	-0.044067	0	0	0.055618	0.084953	-0.029335	0	0	0.056475	0.069849	-0.013374	0	0	0.095942	0.16746	-0.071514	0	0	0.097212	0.14522	-0.048011	0	0	0.098616	0.12067	-0.022057	0	0
62	102296616	0.013915	0.025911	-0.011996	0	0	0.014146	0.022087	-0.0079409	0	0	0.014394	0.017981	-0.003587	0	0	0.054695	0.09857	-0.043875	0	0	0.055532	0.084758	-0.029226	0	0	0.056436	0.069772	-0.013337	0	0	0.095735	0.16697	-0.071233	0	0	0.097072	0.14492	-0.047849	0	0	0.098551	0.12055	-0.021996	0	0
63	107070735	0.013881	0.02582	-0.011939	0	0	0.014123	0.022032	-0.0079094	0	0	0.014383	0.017959	-0.0035764	0	0	0.054567	0.098254	-0.043686	0	0	0.055446	0.084569	-0.029123	0	0	0.056396	0.069697	-0.013301	0	0	0.095527	0.16648	-0.070952	0	0	0.096931	0.14462	-0.047688	0	0	0.098485	0.12042	-0.021934	0	0
64	111750046	0.013846	0.025731	-0.011885	0	0	0.014099	0.021981	-0.0078823	0	0	0.014372	0.017939	-0.0035672	0	0	0.05444	0.097941	-0.043501	0	0	0.055359	0.084379	-0.02902	0	0	0.056356	0.069624	-0.013268	0	0	0.095317	0.16599	-0.070677	0	0	0.096788	0.14433	-0.047541	0	0	0.098419	0.12029	-0.021876	0	0
65	116312565	0.013812	0.025642	-0.011831	0	0	0.014075	0.021927	-0.0078519	0	0	0.014361	0.017921	-0.0035598	0	0	0.054312	0.097632	-0.043321	0	0	0.055272	0.084193	-0.028921	0	0	0.056315	0.069548	-0.013234	0	0	0.095106	0.16552	-0.070414	0	0	0.096644	0.14404	-0.047391	0	0	0.098352	0.12018	-0.021824	0	0
66	120734620	0.013777	0.025554	-0.011778	0	0	0.014052	0.021874	-0.0078221	0	0	0.01435	0.017901	-0.0035513	0	0	0.054182	0.097328	-0.043145	0	0	0.055185	0.084012	-0.028827	0	0	0.056274	0.069474	-0.0132	0	0	0.094894	0.16505	-0.070155	0	0	0.0965	0.14374	-0.047245	0	0	0.098285	0.12005	-0.021765	0	0
67	124986737	0.013742	0.025467	-0.011726	0	0	0.014028	0.021823	-0.0077953	0	0	0.014339	0.01788	-0.0035407	0	0	0.054052	0.097024	-0.042971	0	0	0.055096	0.08383	-0.028735	0	0	0.056232	0.069404	-0.013172	0	0	0.09468	0.16459	-0.069913	0	0	0.096355	0.14345	-0.0471	0	0	0.098216	0.11993	-0.021714	0	0
68	129042339	0.013706	0.025384	-0.011678	0	0	0.014004	0.021772	-0.0077677	0	0	0.014327	0.01786	-0.0035329	0	0	0.053922	0.096726	-0.042804	0	0	0.055006	0.083654	-0.028648	0	0	0.056191	0.06933	-0.013139	0	0	0.094466	0.16413	-0.069664	0	0	0.096209	0.14317	-0.04696	0	0	0.098147	0.11981	-0.021668	0	0
69	132870948	0.01367	0.025301	-0.011631	0	0	0.01398	0.02172	-0.0077391	0	0	0.014316	0.017842	-0.003526	0	0	0.053791	0.096431	-0.04264	0	0	0.054917	0.083476	-0.02856	0	0	0.056149	0.06926	-0.013111	0	0	0.094251	0.16367	-0.069418	0	0	0.096061	0.14289	-0.046827	0	0	0.098078	0.1197	-0.021625	0	0
70	136436435	0.013634	0.025216	-0.011582	0	0	0.013956	0.021673	-0.0077164	0	0	0.014305	0.017819	-0.0035141	0	0	0.053659	0.09614	-0.042481	0	0	0.054828	0.083295	-0.028468	0	0	0.056106	0.069191	-0.013084	0	0	0.094033	0.16322	-0.069186	0	0	0.095913	0.14261	-0.046693	0	0	0.098008	0.11959	-0.021583	0	0
71	139709797	0.013599	0.025133	-0.011534	0	0	0.013932	0.021624	-0.0076919	0	0	0.014294	0.017801	-0.003507	0	0	0.053526	0.095849	-0.042322	0	0	0.054738	0.083122	-0.028384	0	0	0.056064	0.069122	-0.013058	0	0	0.093816	0.16277	-0.068951	0	0	0.095764	0.14232	-0.04656	0	0	0.097937	0.11948	-0.021538	0	0
72	142653733	0.013563	0.025051	-0.011488	0	0	0.013908	0.021573	-0.0076655	0	0	0.014282	0.017782	-0.0035003	0	0	0.053393	0.095563	-0.04217	0	0	0.054647	0.082944	-0.028297	0	0	0.056021	0.06905	-0.013029	0	0	0.093597	0.16232	-0.068722	0	0	0.095615	0.14205	-0.046433	0	0	0.097867	0.11936	-0.021498	0	0
73	145218796	0.013527	0.024969	-0.011442	0	0	0.013883	0.021526	-0.0076427	0	0	0.014271	0.017762	-0.0034916	0	0	0.05326	0.09528	-0.04202	0	0	0.054555	0.082771	-0.028216	0	0	0.055978	0.068979	-0.013002	0	0	0.093377	0.16188	-0.068506	0	0	0.095463	0.14178	-0.046312	0	0	0.097795	0.11925	-0.021455	0	0
74	147365071	0.01349	0.024889	-0.011398	0	0	0.013858	0.02148	-0.0076222	0	0	0.01426	0.017742	-0.0034826	0	0	0.053127	0.094997	-0.04187	0	0	0.054463	0.0826	-0.028137	0	0	0.055934	0.068911	-0.012977	0	0	0.093156	0.16144	-0.068287	0	0	0.095312	0.1415	-0.046187	0	0	0.097724	0.11914	-0.021415	0	0
75	149051339	0.013454	0.024808	-0.011354	0	0	0.013833	0.021432	-0.007599	0	0	0.014247	0.017725	-0.0034779	0	0	0.052992	0.09471	-0.041717	0	0	0.054371	0.082425	-0.028054	0	0	0.05589	0.068842	-0.012951	0	0	0.092935	0.161	-0.068069	0	0	0.09516	0.14123	-0.046066	0	0	0.097652	0.11903	-0.021377	0	0
76	150214997	0.013418	0.024729	-0.011311	0	0	0.013809	0.021383	-0.0075741	0	0	0.014236	0.017704	-0.0034689	0	0	0.052858	0.09443	-0.041572	0	0	0.054278	0.082252	-0.027974	0	0	0.055847	0.068769	-0.012922	0	0	0.092713	0.16057	-0.067859	0	0	0.095006	0.14095	-0.045946	0	0	0.09758	0.11892	-0.021336	0	0
77	150814450	0.013381	0.024651	-0.011269	0	0	0.013784	0.021336	-0.0075516	0	0	0.014224	0.017686	-0.003462	0	0	0.052723	0.09415	-0.041428	0	0	0.054184	0.082087	-0.027903	0	0	0.055803	0.068702	-0.012899	0	0	0.092491	0.16013	-0.067643	0	0	0.094853	0.14068	-0.045828	0	0	0.097508	0.1188	-0.021296	0	0
78	150798598	0.013345	0.024571	-0.011226	0	0	0.01376	0.021287	-0.0075273	0	0	0.014213	0.017668	-0.0034551	0	0	0.052588	0.093875	-0.041287	0	0	0.054092	0.081917	-0.027826	0	0	0.055759	0.068629	-0.01287	0	0	0.092267	0.15971	-0.067442	0	0	0.0947	0.14041	-0.045708	0	0	0.097434	0.11869	-0.021259	0	0
79	150118923	0.013309	0.024492	-0.011184	0	0	0.013735	0.021242	-0.007507	0	0	0.0142	0.017648	-0.0034479	0	0	0.052454	0.093599	-0.041145	0	0	0.053998	0.081747	-0.02775	0	0	0.055715	0.068564	-0.012848	0	0	0.092044	0.15928	-0.067232	0	0	0.094547	0.14014	-0.045591	0	0	0.097362	0.11858	-0.021217	0	0
80	148739569	0.013272	0.024414	-0.011141	0	0	0.01371	0.021194	-0.0074841	0	0	0.014188	0.01763	-0.0034415	0	0	0.052318	0.093318	-0.041	0	0	0.053905	0.081572	-0.027667	0	0	0.055671	0.068492	-0.012821	0	0	0.091822	0.15885	-0.067026	0	0	0.094395	0.13987	-0.045471	0	0	0.097287	0.11846	-0.021177	0	0
81	146620338	0.013236	0.024336	-0.0111	0	0	0.013685	0.021151	-0.0074662	0	0	0.014176	0.017611	-0.003435	0	0	0.052182	0.093041	-0.040859	0	0	0.053812	0.081404	-0.027592	0	0	0.055626	0.068422	-0.012796	0	0	0.091598	0.15842	-0.066826	0	0	0.09424	0.1396	-0.045361	0	0	0.097214	0.11835	-0.021133	0	0
82	143736945	0.0132	0.024258	-0.011058	0	0	0.01366	0.021104	-0.0074437	0	0	0.014164	0.017595	-0.003431	0	0	0.052047	0.092768	-0.040721	0	0	0.053718	0.081234	-0.027516	0	0	0.055579	0.068355	-0.012775	0	0	0.091374	0.158	-0.066627	0	0	0.094084	0.13934	-0.045252	0	0	0.097141	0.11823	-0.021094	0	0
83	140064630	0.013164	0.02418	-0.011017	0	0	0.013635	0.021058	-0.0074232	0	0	0.014151	0.017579	-0.0034274	0	0	0.051911	0.092494	-0.040584	0	0	0.053625	0.081068	-0.027442	0	0	0.055534	0.068282	-0.012748	0	0	0.091151	0.15758	-0.066426	0	0	0.093931	0.13907	-0.045137	0	0	0.097068	0.11811	-0.021044	0	0
84	135594182	0.013128	0.024105	-0.010977	0	0	0.01361	0.02101	-0.0074	0	0	0.014139	0.017557	-0.0034178	0	0	0.051777	0.09222	-0.040442	0	0	0.053531	0.080908	-0.027376	0	0	0.05549	0.068214	-0.012724	0	0	0.090926	0.15715	-0.066228	0	0	0.093776	0.13881	-0.045035	0	0	0.096994	0.118	-0.021005	0	0
85	130337732	0.013091	0.024028	-0.010937	0	0	0.013586	0.020962	-0.007376	0	0	0.014127	0.017536	-0.0034092	0	0	0.051642	0.091951	-0.040309	0	0	0.053437	0.080743	-0.027305	0	0	0.055445	0.068147	-0.012702	0	0	0.090705	0.15673	-0.066025	0	0	0.093619	0.13855	-0.044931	0	0	0.09692	0.11788	-0.020961	0	0
86	124321592	0.013054	0.023953	-0.010899	0	0	0.01356	0.020913	-0.0073527	0	0	0.014115	0.017518	-0.0034031	0	0	0.051505	0.091683	-0.040177	0	0	0.053344	0.080576	-0.027232	0	0	0.055401	0.06808	-0.012679	0	0	0.090483	0.1563	-0.065817	0	0	0.093464	0.13829	-0.044822	0	0	0.096847	0.11777	-0.020926	0	0
87	117604278	0.013019	0.023876	-0.010856	0	0	0.013535	0.020869	-0.0073341	0	0	0.014103	0.017501	-0.0033979	0	0	0.05137	0.091417	-0.040047	0	0	0.053252	0.080411	-0.027159	0	0	0.055356	0.068011	-0.012655	0	0	0.090257	0.15588	-0.065622	0	0	0.093313	0.13802	-0.044705	0	0	0.096775	0.11765	-0.020875	0	0
88	110256094	0.012985	0.023803	-0.010818	0	0	0.01351	0.020825	-0.0073147	0	0	0.014092	0.017481	-0.0033892	0	0	0.051237	0.091163	-0.039926	0	0	0.053159	0.080254	-0.027095	0	0	0.055311	0.067945	-0.012634	0	0	0.090034	0.15547	-0.065439	0	0	0.093158	0.13776	-0.044598	0	0	0.096701	0.11754	-0.020843	0	0
89	102377381	0.01295	0.023729	-0.010779	0	0	0.013486	0.020777	-0.007291	0	0	0.01408	0.017462	-0.0033819	0	0	0.051103	0.090897	-0.039794	0	0	0.053067	0.080098	-0.027031	0	0	0.055267	0.067875	-0.012609	0	0	0.089812	0.15507	-0.065255	0	0	0.093005	0.1375	-0.044492	0	0	0.096625	0.11744	-0.020814	0	0
90	94091248	0.012914	0.023654	-0.010739	0	0	0.013462	0.020737	-0.0072743	0	0	0.014068	0.017443	-0.0033747	0	0	0.050972	0.090639	-0.039666	0	0	0.052974	0.079943	-0.026969	0	0	0.055222	0.067807	-0.012585	0	0	0.089593	0.15466	-0.065067	0	0	0.092853	0.13725	-0.044393	0	0	0.096548	0.11734	-0.02079	0	0
91	85534280	0.01288	0.023592	-0.010712	0	0	0.013438	0.020696	-0.0072583	0	0	0.014058	0.017425	-0.0033677	0	0	0.050841	0.090391	-0.03955	0	0	0.052884	0.079787	-0.026903	0	0	0.055177	0.067742	-0.012565	0	0	0.089376	0.15427	-0.064891	0	0	0.092701	0.13699	-0.044293	0	0	0.096476	0.11723	-0.020756	0	0
92	76863266	0.012845	0.023525	-0.01068	0	0	0.013414	0.020656	-0.0072418	0	0	0.014045	0.017409	-0.0033633	0	0	0.050711	0.090143	-0.039432	0	0	0.052794	0.079637	-0.026843	0	0	0.055131	0.067678	-0.012546	0	0	0.089154	0.15388	-0.064724	0	0	0.092546	0.13675	-0.044208	0	0	0.096405	0.11712	-0.020719	0	0
93	68239460	0.012811	0.023456	-0.010645	0	0	0.013387	0.020615	-0.0072278	0	0	0.014034	0.017391	-0.0033578	0	0	0.050576	0.089914	-0.039338	0	0	0.052704	0.079492	-0.026788	0	0	0.055089	0.067619	-0.01253	0	0	0.088935	0.15351	-0.064571	0	0	0.092391	0.13652	-0.044125	0	0	0.096332	0.11703	-0.0207	0	0
94	59830464	0.012773	0.023388	-0.010614	0	0	0.013361	0.020579	-0.0072178	0	0	0.014023	0.017378	-0.0033555	0	0	0.050445	0.089682	-0.039238	0	0	0.05261	0.079359	-0.026749	0	0	0.055046	0.067572	-0.012527	0	0	0.08871	0.15314	-0.064435	0	0	0.09224	0.13629	-0.044046	0	0	0.096255	0.11695	-0.020698	0	0
95	51789281	0.012738	0.023322	-0.010584	0	0	0.013337	0.020541	-0.0072038	0	0	0.014009	0.017366	-0.0033572	0	0	0.05031	0.089448	-0.039138	0	0	0.052515	0.079223	-0.026708	0	0	0.055	0.067507	-0.012506	0	0	0.088493	0.15279	-0.064297	0	0	0.092088	0.13607	-0.043987	0	0	0.09618	0.11687	-0.020689	0	0
96	44244330	0.0127	0.023258	-0.010558	0	0	0.013314	0.020501	-0.0071871	0	0	0.013996	0.017353	-0.003357	0	0	0.050178	0.089251	-0.039073	0	0	0.052425	0.079102	-0.026677	0	0	0.054957	0.067446	-0.012489	0	0	0.088274	0.15246	-0.064185	0	0	0.091928	0.13588	-0.043951	0	0	0.096106	0.11678	-0.02067	0	0
97	37297297	0.01266	0.023198	-0.010538	0	0	0.013292	0.020468	-0.0071761	0	0	0.013984	0.017344	-0.0033593	0	0	0.050038	0.089049	-0.039012	0	0	0.052332	0.078974	-0.026642	0	0	0.054912	0.067399	-0.012486	0	0	0.088049	0.15213	-0.064078	0	0	0.091772	0.13569	-0.043922	0	0	0.09603	0.1167	-0.020673	0	0
98	31016970	0.012621	0.023147	-0.010526	0	0	0.013266	0.020433	-0.007167	0	0	0.013974	0.017331	-0.0033569	0	0	0.049898	0.088854	-0.038955	0	0	0.052235	0.07887	-0.026636	0	0	0.054862	0.067353	-0.012492	0	0	0.08783	0.15181	-0.063983	0	0	0.091606	0.13552	-0.04391	0	0	0.095951	0.11662	-0.020673	0	0
99	25444511	0.012585	0.023094	-0.010509	0	0	0.01324	0.020401	-0.0071612	0	0	0.01396	0.017327	-0.0033671	0	0	0.04977	0.088662	-0.038892	0	0	0.052139	0.078768	-0.026629	0	0	0.05481	0.067307	-0.012498	0	0	0.087615	0.1515	-0.063889	0	0	0.091444	0.13532	-0.04388	0	0	0.095882	0.11656	-0.020683	0	0
100	20591486	0.01255	0.023043	-0.010493	0	0	0.013209	0.020391	-0.0071816	0	0	0.013948	0.017316	-0.0033683	0	0	0.049642	0.088512	-0.03887	0	0	0.052042	0.078665	-0.026623	0	0	0.054756	0.06726	-0.012504	0	0	0.087375	0.15129	-0.063913	0	0	0.091287	0.13513	-0.043844	0	0	0.095797	0.11652	-0.020718	0	0
101	16444628	0.012514	0.022985	-0.01047	0	0	0.013181	0.020361	-0.0071804	0	0	0.013933	0.017308	-0.0033751	0	0	0.049502	0.088336	-0.038834	0	0	0.051945	0.078566	-0.026622	0	0	0.054712	0.067203	-0.012492	0	0	0.087145	0.15104	-0.063899	0	0	0.091124	0.135	-0.043876	0	0	0.095725	0.11646	-0.020738	0	0
102	12960783	0.012479	0.022946	-0.010467	0	0	0.013146	0.020345	-0.0071984	0	0	0.01392	0.017315	-0.0033951	0	0	0.049364	0.088224	-0.03886	0	0	0.051847	0.078491	-0.026644	0	0	0.054662	0.067185	-0.012523	0	0	0.086913	0.15077	-0.06386	0	0	0.090952	0.13486	-0.043908	0	0	0.095645	0.11639	-0.020745	0	0
103	10082853	0.012442	0.022883	-0.010441	0	0	0.013127	0.020328	-0.0072017	0	0	0.013906	0.017316	-0.0034102	0	0	0.049229	0.088074	-0.038845	0	0	0.051748	0.078412	-0.026663	0	0	0.054613	0.067186	-0.012572	0	0	0.086691	0.15064	-0.063951	0	0	0.090793	0.13471	-0.043913	0	0	0.095566	0.11631	-0.020748	0	0
104	7740628	0.012403	0.022875	-0.010472	0	0	0.013094	0.020331	-0.0072369	0	0	0.013888	0.017308	-0.0034202	0	0	0.049075	0.087922	-0.038847	0	0	0.051648	0.078365	-0.026716	0	0	0.054569	0.067155	-0.012586	0	0	0.086452	0.15052	-0.064067	0	0	0.090642	0.13456	-0.043916	0	0	0.095469	0.11623	-0.020759	0	0
105	5861922	0.012371	0.022864	-0.010493	0	0	0.013072	0.020309	-0.0072372	0	0	0.013875	0.017284	-0.0034089	0	0	0.048923	0.087826	-0.038903	0	0	0.051554	0.07836	-0.026805	0	0	0.05453	0.067127	-0.012597	0	0	0.086186	0.15041	-0.064221	0	0	0.090493	0.13445	-0.043955	0	0	0.095387	0.11619	-0.020806	0	0
