## Supplementary Data: A zip file containing the simulation executable, the source code, R scripts, batch files, and simulation results. for "Age-related late-onset disease heritability patterns and implications for genome-wide association studies": EnvironmentArray.csv

Age	Env	Incidence	CasesExpected
1	0	0	0
2	0	0	0
3	0	0	0
4	0	0	0
5	0	0	0
6	0	0	0
7	0	0	0
8	0	0	0
9	0	0	0
10	0	0	0
11	0	0	0
12	0	0	0
13	0	0	0
14	0	0	0
15	0	0	0
16	0	0	0
17	0	0	0
18	0	0	0
19	0	0	0
20	0	0	0
21	0	0	0
22	0	0	0
23	0	0	0
24	0	0	0
25	0	0	0
26	5.36493e-06	1.21538e-05	1.215e+04
27	2.1522e-05	4.87512e-05	4.875e+04
28	3.89104e-05	8.81024e-05	8.81e+04
29	5.76398e-05	0.000130415	1.304e+05
30	7.78292e-05	0.000175911	1.759e+05
31	9.96111e-05	0.000224831	2.247e+05
32	0.000123128	0.000277432	2.772e+05
33	0.000148538	0.000333991	3.337e+05
34	0.000176016	0.000394806	3.943e+05
35	0.000205746	0.000460197	4.594e+05
36	0.000237936	0.000530509	5.294e+05
37	0.000272809	0.000606112	6.045e+05
38	0.00031061	0.000687404	6.852e+05
39	0.000351627	0.000774813	7.717e+05
40	0.000396157	0.000868799	8.647e+05
41	0.000444512	0.000969857	9.644e+05
42	0.000497077	0.00107852	1.071e+06
43	0.000554234	0.00119536	1.186e+06
44	0.000616426	0.00132099	1.309e+06
45	0.00068414	0.00145608	1.441e+06
46	0.000757902	0.00160133	1.583e+06
47	0.000838341	0.00175751	1.734e+06
48	0.000926052	0.00192544	1.897e+06
49	0.0010218	0.00210601	2.071e+06
50	0.00112635	0.00230017	2.257e+06
51	0.00124061	0.00250893	2.456e+06
52	0.00136558	0.00273341	2.669e+06
53	0.00141604	0.0028039	2.73e+06
54	0.00145896	0.002858	2.775e+06
55	0.00150241	0.0029121	2.82e+06
56	0.00154641	0.0029662	2.864e+06
57	0.00159105	0.0030203	2.907e+06
58	0.00163626	0.0030744	2.95e+06
59	0.00168209	0.0031285	2.993e+06
60	0.00172856	0.0031826	3.035e+06
61	0.00177561	0.0032367	3.077e+06
62	0.00182332	0.0032908	3.118e+06
63	0.00187166	0.0033449	3.159e+06
64	0.00192073	0.003399	3.2e+06
65	0.00197049	0.0034531	3.239e+06
66	0.00202091	0.0035072	3.279e+06
67	0.002072	0.0035613	3.318e+06
68	0.00212382	0.0036154	3.356e+06
69	0.00217634	0.0036695	3.394e+06
70	0.00222961	0.0037236	3.431e+06
71	0.0022836	0.0037777	3.468e+06
72	0.00233832	0.0038318	3.505e+06
73	0.00239382	0.0038859	3.541e+06
74	0.00245005	0.00394	3.576e+06
75	0.00250704	0.0039941	3.611e+06
76	0.00256482	0.0040482	3.645e+06
77	0.0026234	0.0041023	3.679e+06
78	0.00268276	0.0041564	3.712e+06
79	0.00274291	0.0042105	3.745e+06
80	0.00280395	0.0042646	3.777e+06
81	0.00286577	0.0043187	3.808e+06
82	0.00292844	0.0043728	3.84e+06
83	0.00299195	0.0044269	3.87e+06
84	0.00305629	0.004481	3.9e+06
85	0.00312151	0.0045351	3.929e+06
86	0.00318757	0.0045892	3.958e+06
87	0.00325456	0.0046433	3.987e+06
88	0.00332238	0.0046974	4.014e+06
89	0.00339114	0.0047515	4.041e+06
90	0.00346079	0.0048056	4.068e+06
91	0.00353134	0.0048597	4.094e+06
92	0.00360283	0.0049138	4.119e+06
93	0.00367524	0.0049679	4.144e+06
94	0.00374863	0.005022	4.169e+06
95	0.00382298	0.0050761	4.192e+06
96	0.00389826	0.0051302	4.216e+06
97	0.00397461	0.0051843	4.238e+06
98	0.0040519	0.0052384	4.26e+06
99	0.00413025	0.0052925	4.282e+06
100	0.00420953	0.0053466	4.303e+06
101	0.00428991	0.0054007	4.323e+06
102	0.00437126	0.0054548	4.343e+06
103	0.00445364	0.0055089	4.362e+06
104	0.00453704	0.005563	4.38e+06
105	0.00462149	0.0056171	4.398e+06
106	0.00470703	0.0056712	4.416e+06
107	0.00479368	0.0057253	4.433e+06
108	0.00488145	0.0057794	4.449e+06
109	0.00497027	0.0058335	4.464e+06
110	0.00506024	0.0058876	4.48e+06
