## Supplementary Data: A zip file containing the simulation executable, the source code, R scripts, batch files, and simulation results. for "Age-related late-onset disease heritability patterns and implications for genome-wide association studies": FrailtyAnalysis.csv

Age	Heritability	MeanOR	CaseOR	nControls	nCases	nCumIncidence	nIncidence	nLifeIncidence0	nAbsIncidence0	nLifeIncidence5	nAbsIncidence5	nLifeIncidence10	nAbsIncidence10	nLifeIncidence15	nAbsIncidence15
26	0.29595	1	5.9089	1999975692	24308	1.2154e-05	1.2154e-05	1.2024e-05	1.2024e-05	1.205e-05	1.205e-05	1.2066e-05	1.2066e-05	1.2073e-05	1.2073e-05
27	0.29592	0.99993	5.8451	1999878191	97501	6.0904e-05	4.8751e-05	6.0227e-05	4.8204e-05	6.0366e-05	4.8317e-05	6.0456e-05	4.839e-05	6.0494e-05	4.8422e-05
28	0.29587	0.99977	5.8579	1999701997	176194	0.000149	8.8102e-05	0.00014729	8.7065e-05	0.00014764	8.7282e-05	0.00014788	8.743e-05	0.00014799	8.7501e-05
29	0.29579	0.99954	5.8043	1999441206	260791	0.0002794	0.00013041	0.00027607	0.0001288	0.00027677	0.00012914	0.00027725	0.00012938	0.00027748	0.00012951
30	0.29569	0.99923	5.7982	1999089482	351724	0.00045526	0.00017591	0.00044966	0.00017363	0.00045083	0.00017411	0.00045167	0.00017447	0.0004521	0.00017467
31	0.29556	0.99884	5.7732	1998640025	449457	0.00067999	0.00022483	0.00067133	0.00022178	0.00067315	0.00022242	0.00067448	0.00022291	0.00067521	0.00022321
32	0.2954	0.99835	5.7341	1998085539	554486	0.00095723	0.00027743	0.00094462	0.00027348	0.00094728	0.00027432	0.00094925	0.00027496	0.0009504	0.00027538
33	0.29521	0.99777	5.6795	1997418197	667342	0.0012909	0.00033399	0.0012733	0.000329	0.001277	0.00033006	0.0012798	0.00033088	0.0012815	0.00033144
34	0.29499	0.99709	5.6393	1996629604	788593	0.0016852	0.00039481	0.0016614	0.00038861	0.0016665	0.00038993	0.0016703	0.00039096	0.0016727	0.00039169
35	0.29473	0.9963	5.5656	1995710760	918844	0.0021446	0.0004602	0.0021133	0.00045261	0.0021199	0.00045424	0.002125	0.00045549	0.0021284	0.00045642
36	0.29444	0.9954	5.5269	1994652017	1058743	0.002674	0.00053051	0.0026335	0.00052131	0.0026421	0.0005233	0.0026487	0.00052483	0.0026532	0.00052598
37	0.29412	0.99437	5.4529	1993443034	1208983	0.0032785	0.00060611	0.0032269	0.00059505	0.003238	0.00059748	0.0032464	0.00059931	0.0032523	0.00060071
38	0.29375	0.99321	5.408	1992072734	1370300	0.0039636	0.0006874	0.0038989	0.00067418	0.0039129	0.00067713	0.0039235	0.00067931	0.0039311	0.000681
39	0.29335	0.99192	5.3304	1990529251	1543483	0.0047354	0.00077481	0.004655	0.00075908	0.0046725	0.00076266	0.0046857	0.00076524	0.0046953	0.00076726
40	0.2929	0.99048	5.2736	1988799881	1729370	0.0056001	0.0008688	0.0055011	0.00085017	0.0055229	0.00085447	0.0055392	0.00085755	0.0055512	0.00085992
41	0.29241	0.98889	5.2069	1986871029	1928852	0.0065645	0.00096986	0.0064437	0.00094789	0.0064706	0.00095304	0.0064905	0.00095668	0.0065053	0.00095947
42	0.29187	0.98713	5.1277	1984728148	2142881	0.0076359	0.0010785	0.0074895	0.0010527	0.0075225	0.0010588	0.0075467	0.0010632	0.0075647	0.0010664
43	0.29129	0.9852	5.0493	1982355683	2372465	0.0088222	0.0011954	0.0086456	0.001165	0.0086859	0.0011724	0.0087152	0.0011775	0.0087369	0.0011813
44	0.29065	0.9831	4.9752	1979737007	2618676	0.010131	0.001321	0.0099197	0.0012855	0.0099687	0.0012942	0.010004	0.0013003	0.01003	0.0013047
45	0.28997	0.9808	4.8911	1976854357	2882650	0.011573	0.0014561	0.01132	0.0014145	0.011379	0.0014249	0.011422	0.0014321	0.011453	0.0014372
46	0.28923	0.9783	4.8043	1973688766	3165591	0.013156	0.0016013	0.012855	0.0015527	0.012926	0.0015651	0.012977	0.0015736	0.013014	0.0015796
47	0.28844	0.97559	4.7334	1970219993	3468773	0.01489	0.0017575	0.014533	0.0017008	0.014619	0.0017154	0.01468	0.0017254	0.014724	0.0017325
48	0.28759	0.97266	4.644	1966426452	3793541	0.016787	0.0019254	0.016365	0.0018592	0.016468	0.0018766	0.01654	0.0018884	0.016592	0.0018967
49	0.28668	0.96949	4.5529	1962285140	4141312	0.018857	0.002106	0.018359	0.0020287	0.018483	0.0020494	0.018568	0.0020633	0.01863	0.002073
50	0.28571	0.96608	4.4692	1957771559	4513581	0.021114	0.0023002	0.020527	0.0022098	0.020675	0.0022345	0.020777	0.0022509	0.02085	0.0022622
51	0.28468	0.96242	4.3729	1952859642	4911917	0.02357	0.0025089	0.02288	0.0024034	0.023056	0.0024328	0.023177	0.0024521	0.023263	0.0024654
52	0.28358	0.95849	4.2835	1947521679	5337963	0.026239	0.0027334	0.025429	0.0026101	0.025639	0.0026451	0.025782	0.0026679	0.025884	0.0026835
53	0.28248	0.95452	4.2012	1942061023	5460656	0.028969	0.0028039	0.028027	0.0026681	0.028276	0.0027074	0.028443	0.0027328	0.028561	0.00275
54	0.28137	0.95052	4.1251	1936510613	5550410	0.031745	0.002858	0.030657	0.0027092	0.030949	0.002753	0.031144	0.0027811	0.03128	0.0028
55	0.28027	0.94651	4.0483	1930871300	5639313	0.034564	0.0029121	0.033319	0.0027492	0.033658	0.0027977	0.033883	0.002829	0.034039	0.0028497
56	0.27918	0.94247	3.9791	1925143950	5727350	0.037428	0.0029662	0.036011	0.0027878	0.036401	0.0028414	0.03666	0.0028762	0.036838	0.002899
57	0.27808	0.93842	3.9088	1919329438	5814512	0.040335	0.0030203	0.03873	0.0028252	0.039177	0.002884	0.039473	0.0029228	0.039676	0.0029479
58	0.27698	0.93435	3.8422	1913428652	5900786	0.043286	0.0030744	0.041476	0.0028609	0.041984	0.0029254	0.042322	0.0029686	0.042551	0.0029964
59	0.27589	0.93026	3.7782	1907442490	5986162	0.046279	0.0031285	0.044246	0.0028952	0.044822	0.0029656	0.045205	0.0030136	0.045464	0.0030444
60	0.27479	0.92616	3.7138	1901371864	6070626	0.049314	0.0031826	0.047038	0.0029279	0.047687	0.0030045	0.048121	0.0030576	0.048413	0.0030918
61	0.2737	0.92204	3.6489	1895217694	6154170	0.052391	0.0032367	0.049851	0.002959	0.050579	0.0030421	0.051069	0.0031006	0.051396	0.0031385
62	0.27261	0.91791	3.5917	1888980912	6236782	0.05551	0.0032908	0.052683	0.0029883	0.053496	0.0030782	0.054047	0.0031423	0.054414	0.0031845
63	0.27153	0.91377	3.5338	1882662460	6318452	0.058669	0.0033449	0.055531	0.0030157	0.056436	0.0031127	0.057053	0.0031828	0.057465	0.0032298
64	0.27044	0.90962	3.4754	1876263290	6399170	0.061868	0.003399	0.058393	0.0030408	0.059397	0.0031455	0.060086	0.003222	0.060547	0.0032742
65	0.26935	0.90545	3.4237	1869784365	6478925	0.065108	0.0034531	0.061267	0.0030634	0.062377	0.0031767	0.063144	0.0032599	0.063659	0.0033175
66	0.26827	0.90127	3.3674	1863226657	6557708	0.068387	0.0035072	0.06415	0.0030833	0.065375	0.0032063	0.066226	0.0032963	0.0668	0.0033597
67	0.26719	0.89709	3.3173	1856591148	6635509	0.071704	0.0035613	0.067038	0.0031001	0.068388	0.003234	0.069329	0.0033312	0.069968	0.0034006
68	0.26611	0.89289	3.2647	1849878828	6712320	0.075061	0.0036154	0.069928	0.0031134	0.071413	0.0032595	0.072452	0.0033644	0.073161	0.0034402
69	0.26503	0.88869	3.2158	1843090698	6788130	0.078455	0.0036695	0.072816	0.0031228	0.07445	0.0032828	0.075593	0.0033958	0.076379	0.0034785
70	0.26395	0.88448	3.1671	1836227765	6862933	0.081886	0.0037236	0.075699	0.003128	0.077494	0.0033034	0.07875	0.0034256	0.079618	0.0035153
71	0.26288	0.88026	3.1212	1829291047	6936718	0.085354	0.0037777	0.078572	0.0031286	0.080543	0.0033211	0.081921	0.0034536	0.082878	0.0035505
72	0.26181	0.87603	3.0738	1822281570	7009477	0.088859	0.0038318	0.081429	0.0031239	0.083594	0.0033355	0.085104	0.0034796	0.086156	0.0035842
73	0.26074	0.87181	3.0264	1815200366	7081204	0.0924	0.0038859	0.084265	0.0031133	0.086643	0.0033463	0.088296	0.0035034	0.089451	0.0036161
74	0.25967	0.86757	2.9848	1808048477	7151889	0.095976	0.00394	0.087076	0.0030965	0.089686	0.003353	0.091495	0.0035248	0.09276	0.0036462
75	0.2586	0.86333	2.9414	1800826951	7221526	0.099587	0.0039941	0.089854	0.0030733	0.092719	0.0033553	0.094698	0.0035434	0.096082	0.0036745
76	0.25754	0.8591	2.8962	1793536843	7290108	0.10323	0.0040482	0.092595	0.0030435	0.095738	0.0033526	0.097902	0.0035589	0.099414	0.0037009
77	0.25648	0.85485	2.8587	1786179217	7357626	0.10691	0.0041023	0.09529	0.0030062	0.098737	0.0033444	0.1011	0.003571	0.10276	0.0037253
78	0.25542	0.85061	2.815	1778755142	7424075	0.11062	0.0041564	0.097934	0.0029604	0.10171	0.00333	0.1043	0.0035792	0.1061	0.0037473
79	0.25436	0.84637	2.7786	1771265693	7489449	0.11437	0.0042105	0.10052	0.0029056	0.10465	0.0033091	0.10749	0.0035832	0.10945	0.0037668
80	0.25331	0.84212	2.7391	1763711953	7553740	0.11814	0.0042646	0.10303	0.0028411	0.10756	0.0032815	0.11066	0.0035825	0.1128	0.0037833
81	0.25225	0.83787	2.7016	1756095010	7616943	0.12195	0.0043187	0.10547	0.0027665	0.11042	0.0032469	0.11382	0.0035767	0.11615	0.0037967
82	0.2512	0.83363	2.6638	1748415958	7679052	0.12579	0.0043728	0.10783	0.0026807	0.11324	0.0032044	0.11695	0.0035649	0.11949	0.0038065
83	0.25016	0.82938	2.628	1740675895	7740063	0.12966	0.0044269	0.11009	0.0025831	0.11599	0.0031531	0.12005	0.0035467	0.12283	0.0038122
84	0.24911	0.82514	2.593	1732875926	7799969	0.13356	0.004481	0.11224	0.0024741	0.11869	0.0030922	0.12311	0.0035217	0.12614	0.0038134
85	0.24807	0.82089	2.558	1725017160	7858766	0.13749	0.0045351	0.11428	0.0023543	0.1213	0.0030213	0.12613	0.0034896	0.12945	0.0038098
86	0.24703	0.81665	2.5244	1717100711	7916449	0.14145	0.0045892	0.1162	0.0022242	0.12384	0.0029398	0.12911	0.0034503	0.13272	0.0038007
87	0.24599	0.81242	2.4905	1709127697	7973014	0.14544	0.0046433	0.11799	0.0020843	0.12628	0.0028465	0.13203	0.0034026	0.13597	0.0037855
88	0.24495	0.80818	2.457	1701099241	8028456	0.14945	0.0046974	0.11964	0.0019349	0.12862	0.0027409	0.13489	0.0033457	0.13919	0.0037634
89	0.24392	0.80396	2.4248	1693016468	8082773	0.15349	0.0047515	0.12115	0.0017768	0.13086	0.0026234	0.13768	0.0032789	0.14237	0.0037343
90	0.24289	0.79973	2.3931	1684880508	8135960	0.15756	0.0048056	0.12252	0.0016114	0.13297	0.0024947	0.14039	0.0032015	0.1455	0.0036978
91	0.24187	0.79551	2.3629	1676692494	8188014	0.16165	0.0048597	0.12373	0.0014409	0.13495	0.0023554	0.14301	0.0031131	0.14857	0.0036536
92	0.24084	0.7913	2.3301	1668453562	8238932	0.16577	0.0049138	0.12479	0.0012683	0.1368	0.0022058	0.14554	0.0030124	0.15159	0.0036008
93	0.23982	0.78709	2.3027	1660164852	8288710	0.16992	0.0049679	0.12571	0.0010971	0.13851	0.0020463	0.14796	0.0028988	0.15454	0.0035384
94	0.2388	0.78289	2.2712	1651827504	8337348	0.17409	0.005022	0.12648	0.00093088	0.14007	0.0018779	0.15026	0.0027728	0.15742	0.0034656
95	0.23779	0.7787	2.2435	1643442662	8384842	0.17828	0.0050761	0.12712	0.0007736	0.14147	0.0017021	0.15243	0.0026352	0.16021	0.0033817
96	0.23678	0.77452	2.2138	1635011472	8431190	0.18249	0.0051302	0.12764	0.00062845	0.14272	0.0015211	0.15448	0.0024865	0.16291	0.0032864
97	0.23577	0.77034	2.1852	1626535082	8476390	0.18673	0.0051843	0.12804	0.00049873	0.14382	0.0013381	0.15638	0.0023272	0.16551	0.0031782
98	0.23476	0.76617	2.1596	1618014641	8520441	0.19099	0.0052384	0.12836	0.00038649	0.14476	0.0011568	0.15813	0.0021577	0.168	0.0030566
99	0.23376	0.76201	2.132	1609451299	8563342	0.19527	0.0052925	0.1286	0.00029241	0.14555	0.00098102	0.15974	0.0019791	0.17036	0.0029221
100	0.23276	0.75786	2.1056	1600846207	8605092	0.19958	0.0053466	0.12877	0.00021616	0.14621	0.00081482	0.16118	0.0017928	0.1726	0.0027756
101	0.23176	0.75372	2.0791	1592200517	8645690	0.2039	0.0054007	0.12889	0.00015624	0.14674	0.00066159	0.16246	0.0016013	0.17469	0.0026176
102	0.23077	0.74958	2.0546	1583515382	8685135	0.20824	0.0054548	0.12898	0.00011024	0.14715	0.00052475	0.16358	0.0014079	0.17664	0.0024486
103	0.22978	0.74546	2.0298	1574791954	8723428	0.2126	0.0055089	0.12904	7.5747e-05	0.14748	0.00040645	0.16454	0.0012165	0.17844	0.0022692
104	0.22879	0.74134	2.0048	1566031386	8760568	0.21698	0.005563	0.12908	5.0568e-05	0.14772	0.00030736	0.16536	0.0010312	0.18008	0.0020802
105	0.22781	0.73724	1.9809	1557234831	8796555	0.22138	0.0056171	0.12911	3.2748e-05	0.1479	0.0002271	0.16603	0.00085605	0.18155	0.0018835
106	0.22682	0.73315	1.956	1548403441	8831390	0.2258	0.0056712	0.12912	2.0473e-05	0.14802	0.00016407	0.16657	0.00069472	0.18286	0.0016815
107	0.22585	0.72907	1.9336	1539538367	8865074	0.23023	0.0057253	0.12913	1.2309e-05	0.14811	0.00011571	0.16699	0.00055077	0.184	0.0014778
108	0.22487	0.72499	1.9108	1530640759	8897608	0.23468	0.0057794	0.12914	7.1087e-06	0.14817	7.9467e-05	0.16732	0.0004264	0.18499	0.0012763
109	0.2239	0.72094	1.8869	1521711766	8928993	0.23914	0.0058335	0.12914	3.9084e-06	0.14822	5.3027e-05	0.16757	0.0003223	0.18581	0.0010813
110	0.22293	0.71689	1.8642	1512752536	8959230	0.24362	0.0058876	0.12914	2.0607e-06	0.14824	3.4325e-05	0.16775	0.00023804	0.1865	0.00089727
