## Supplementary Data: A zip file containing the simulation executable, the source code, R scripts, batch files, and simulation results. for "Age-related late-onset disease heritability patterns and implications for genome-wide association studies": HeritabilityAnalysis.csv

Age	PopMean	PopVar	PopSD	CaseMean	CaseVar	CaseSD	CumulativeCaseMean	CumulativeCaseVar	CumulativeCaseSD	Heritability	MeanOR	CaseOR	nControls	nCases	CumIncidence	nIncidence	nLifetimeIncidence	nAbsoluteIncidence
26	1.2731e-05	1.3829	1.176	1.7765	2.207	1.4856	0	0	0	0.29595	1	5.9089	1999975692	24308	1.2154e-05	1.2154e-05	1.2024e-05	1.2024e-05
27	-7.3348e-05	1.3827	1.1759	1.7656	2.2105	1.4868	0	0	0	0.29592	0.99993	5.8451	1999878191	97501	6.0904e-05	4.8751e-05	6.0227e-05	4.8204e-05
28	-0.00022911	1.3824	1.1757	1.7678	2.2048	1.4849	0	0	0	0.29587	0.99977	5.8579	1999701997	176194	0.000149	8.8102e-05	0.00014729	8.7065e-05
29	-0.00045852	1.3819	1.1755	1.7586	2.1841	1.4779	0	0	0	0.29579	0.99954	5.8043	1999441206	260791	0.0002794	0.00013041	0.00027607	0.0001288
30	-0.00076783	1.3812	1.1752	1.7575	2.1642	1.4711	0	0	0	0.29569	0.99923	5.7982	1999089482	351724	0.00045526	0.00017591	0.00044966	0.00017363
31	-0.0011623	1.3803	1.1749	1.7532	2.1614	1.4702	0	0	0	0.29556	0.99884	5.7732	1998640025	449457	0.00067999	0.00022483	0.00067133	0.00022178
32	-0.0016472	1.3793	1.1744	1.7464	2.1351	1.4612	0	0	0	0.2954	0.99835	5.7341	1998085539	554486	0.00095723	0.00027743	0.00094462	0.00027348
33	-0.0022281	1.378	1.1739	1.7369	2.1231	1.4571	0	0	0	0.29521	0.99777	5.6795	1997418197	667342	0.0012909	0.00033399	0.0012733	0.000329
34	-0.0029121	1.3765	1.1733	1.7298	2.1009	1.4494	0	0	0	0.29499	0.99709	5.6393	1996629604	788593	0.0016852	0.00039481	0.0016614	0.00038861
35	-0.0037038	1.3749	1.1725	1.7166	2.0782	1.4416	0	0	0	0.29473	0.9963	5.5656	1995710760	918844	0.0021446	0.0004602	0.0021133	0.00045261
36	-0.0046133	1.3729	1.1717	1.7096	2.0573	1.4343	0	0	0	0.29444	0.9954	5.5269	1994652017	1058743	0.002674	0.00053051	0.0026335	0.00052131
37	-0.0056447	1.3708	1.1708	1.6962	2.0307	1.425	0	0	0	0.29412	0.99437	5.4529	1993443034	1208983	0.0032785	0.00060611	0.0032269	0.00059505
38	-0.0068097	1.3684	1.1698	1.6879	2.011	1.4181	0	0	0	0.29375	0.99321	5.408	1992072734	1370300	0.0039636	0.0006874	0.0038989	0.00067418
39	-0.0081126	1.3657	1.1686	1.6734	1.9883	1.4101	0	0	0	0.29335	0.99192	5.3304	1990529251	1543483	0.0047354	0.00077481	0.004655	0.00075908
40	-0.0095654	1.3627	1.1674	1.6627	1.9636	1.4013	0	0	0	0.2929	0.99048	5.2736	1988799881	1729370	0.0056001	0.0008688	0.0055011	0.00085017
41	-0.011177	1.3595	1.166	1.65	1.9377	1.392	0	0	0	0.29241	0.98889	5.2069	1986871029	1928852	0.0065645	0.00096986	0.0064437	0.00094789
42	-0.012953	1.356	1.1645	1.6347	1.9133	1.3832	0	0	0	0.29187	0.98713	5.1277	1984728148	2142881	0.0076359	0.0010785	0.0074895	0.0010527
43	-0.014907	1.3522	1.1628	1.6193	1.8851	1.373	0	0	0	0.29129	0.9852	5.0493	1982355683	2372465	0.0088222	0.0011954	0.0086456	0.001165
44	-0.017049	1.348	1.161	1.6045	1.8592	1.3635	0	0	0	0.29065	0.9831	4.9752	1979737007	2618676	0.010131	0.001321	0.0099197	0.0012855
45	-0.019389	1.3435	1.1591	1.5874	1.8351	1.3547	0	0	0	0.28997	0.9808	4.8911	1976854357	2882650	0.011573	0.0014561	0.01132	0.0014145
46	-0.021937	1.3387	1.157	1.5695	1.8089	1.345	0	0	0	0.28923	0.9783	4.8043	1973688766	3165591	0.013156	0.0016013	0.012855	0.0015527
47	-0.024713	1.3336	1.1548	1.5547	1.782	1.3349	0	0	0	0.28844	0.97559	4.7334	1970219993	3468773	0.01489	0.0017575	0.014533	0.0017008
48	-0.027723	1.3281	1.1524	1.5356	1.755	1.3248	0	0	0	0.28759	0.97266	4.644	1966426452	3793541	0.016787	0.0019254	0.016365	0.0018592
49	-0.03098	1.3222	1.1499	1.5158	1.7276	1.3144	0	0	0	0.28668	0.96949	4.5529	1962285140	4141312	0.018857	0.002106	0.018359	0.0020287
50	-0.034503	1.3159	1.1471	1.4972	1.7019	1.3046	0	0	0	0.28571	0.96608	4.4692	1957771559	4513581	0.021114	0.0023002	0.020527	0.0022098
51	-0.038301	1.3093	1.1442	1.4754	1.6732	1.2935	0	0	0	0.28468	0.96242	4.3729	1952859642	4911917	0.02357	0.0025089	0.02288	0.0024034
52	-0.042394	1.3022	1.1411	1.4548	1.6458	1.2829	0	0	0	0.28358	0.95849	4.2835	1947521679	5337963	0.026239	0.0027334	0.025429	0.0026101
53	-0.046549	1.2952	1.138	1.4354	1.6203	1.2729	0	0	0	0.28248	0.95452	4.2012	1942061023	5460656	0.028969	0.0028039	0.028027	0.0026681
54	-0.050744	1.2881	1.135	1.4171	1.5998	1.2648	0	0	0	0.28137	0.95052	4.1251	1936510613	5550410	0.031745	0.002858	0.030657	0.0027092
55	-0.054976	1.2811	1.1319	1.3983	1.5776	1.256	0	0	0	0.28027	0.94651	4.0483	1930871300	5639313	0.034564	0.0029121	0.033319	0.0027492
56	-0.059248	1.2742	1.1288	1.3811	1.5536	1.2464	0	0	0	0.27918	0.94247	3.9791	1925143950	5727350	0.037428	0.0029662	0.036011	0.0027878
57	-0.063558	1.2672	1.1257	1.3632	1.5337	1.2384	0	0	0	0.27808	0.93842	3.9088	1919329438	5814512	0.040335	0.0030203	0.03873	0.0028252
58	-0.067905	1.2603	1.1226	1.3461	1.5129	1.23	0	0	0	0.27698	0.93435	3.8422	1913428652	5900786	0.043286	0.0030744	0.041476	0.0028609
59	-0.072289	1.2534	1.1196	1.3293	1.4946	1.2226	0	0	0	0.27589	0.93026	3.7782	1907442490	5986162	0.046279	0.0031285	0.044246	0.0028952
60	-0.076709	1.2466	1.1165	1.312	1.4762	1.215	0	0	0	0.27479	0.92616	3.7138	1901371864	6070626	0.049314	0.0031826	0.047038	0.0029279
61	-0.081162	1.2398	1.1135	1.2944	1.4573	1.2072	0	0	0	0.2737	0.92204	3.6489	1895217694	6154170	0.052391	0.0032367	0.049851	0.002959
62	-0.085651	1.233	1.1104	1.2786	1.4398	1.1999	0	0	0	0.27261	0.91791	3.5917	1888980912	6236782	0.05551	0.0032908	0.052683	0.0029883
63	-0.090175	1.2262	1.1074	1.2624	1.4229	1.1929	0	0	0	0.27153	0.91377	3.5338	1882662460	6318452	0.058669	0.0033449	0.055531	0.0030157
64	-0.094731	1.2195	1.1043	1.2457	1.4073	1.1863	0	0	0	0.27044	0.90962	3.4754	1876263290	6399170	0.061868	0.003399	0.058393	0.0030408
65	-0.099324	1.2128	1.1013	1.2307	1.392	1.1798	0	0	0	0.26935	0.90545	3.4237	1869784365	6478925	0.065108	0.0034531	0.061267	0.0030634
66	-0.10395	1.2061	1.0982	1.2142	1.3753	1.1727	0	0	0	0.26827	0.90127	3.3674	1863226657	6557708	0.068387	0.0035072	0.06415	0.0030833
67	-0.1086	1.1995	1.0952	1.1992	1.3612	1.1667	0	0	0	0.26719	0.89709	3.3173	1856591148	6635509	0.071704	0.0035613	0.067038	0.0031001
68	-0.11329	1.1929	1.0922	1.1832	1.3461	1.1602	0	0	0	0.26611	0.89289	3.2647	1849878828	6712320	0.075061	0.0036154	0.069928	0.0031134
69	-0.11801	1.1863	1.0892	1.1681	1.3317	1.154	0	0	0	0.26503	0.88869	3.2158	1843090698	6788130	0.078455	0.0036695	0.072816	0.0031228
70	-0.12276	1.1798	1.0862	1.1528	1.3164	1.1473	0	0	0	0.26395	0.88448	3.1671	1836227765	6862933	0.081886	0.0037236	0.075699	0.003128
71	-0.12754	1.1733	1.0832	1.1382	1.3023	1.1412	0	0	0	0.26288	0.88026	3.1212	1829291047	6936718	0.085354	0.0037777	0.078572	0.0031286
72	-0.13235	1.1668	1.0802	1.1229	1.2884	1.1351	0	0	0	0.26181	0.87603	3.0738	1822281570	7009477	0.088859	0.0038318	0.081429	0.0031239
73	-0.13719	1.1603	1.0772	1.1074	1.2766	1.1299	0	0	0	0.26074	0.87181	3.0264	1815200366	7081204	0.0924	0.0038859	0.084265	0.0031133
74	-0.14206	1.1539	1.0742	1.0935	1.2634	1.124	0	0	0	0.25967	0.86757	2.9848	1808048477	7151889	0.095976	0.00394	0.087076	0.0030965
75	-0.14695	1.1475	1.0712	1.0789	1.2503	1.1182	0	0	0	0.2586	0.86333	2.9414	1800826951	7221526	0.099587	0.0039941	0.089854	0.0030733
76	-0.15187	1.1412	1.0683	1.0634	1.2386	1.1129	0	0	0	0.25754	0.8591	2.8962	1793536843	7290108	0.10323	0.0040482	0.092595	0.0030435
77	-0.15682	1.1348	1.0653	1.0504	1.2266	1.1075	0	0	0	0.25648	0.85485	2.8587	1786179217	7357626	0.10691	0.0041023	0.09529	0.0030062
78	-0.1618	1.1285	1.0623	1.035	1.215	1.1023	0	0	0	0.25542	0.85061	2.815	1778755142	7424075	0.11062	0.0041564	0.097934	0.0029604
79	-0.1668	1.1223	1.0594	1.022	1.2037	1.0972	0	0	0	0.25436	0.84637	2.7786	1771265693	7489449	0.11437	0.0042105	0.10052	0.0029056
80	-0.17183	1.116	1.0564	1.0076	1.193	1.0922	0	0	0	0.25331	0.84212	2.7391	1763711953	7553740	0.11814	0.0042646	0.10303	0.0028411
81	-0.17689	1.1098	1.0535	0.99384	1.1809	1.0867	0	0	0	0.25225	0.83787	2.7016	1756095010	7616943	0.12195	0.0043187	0.10547	0.0027665
82	-0.18197	1.1037	1.0506	0.97977	1.1706	1.0819	0	0	0	0.2512	0.83363	2.6638	1748415958	7679052	0.12579	0.0043728	0.10783	0.0026807
83	-0.18708	1.0975	1.0476	0.96624	1.1592	1.0767	0	0	0	0.25016	0.82938	2.628	1740675895	7740063	0.12966	0.0044269	0.11009	0.0025831
84	-0.19221	1.0914	1.0447	0.95282	1.149	1.0719	0	0	0	0.24911	0.82514	2.593	1732875926	7799969	0.13356	0.004481	0.11224	0.0024741
85	-0.19736	1.0854	1.0418	0.93924	1.1391	1.0673	0	0	0	0.24807	0.82089	2.558	1725017160	7858766	0.13749	0.0045351	0.11428	0.0023543
86	-0.20254	1.0793	1.0389	0.926	1.1295	1.0628	0	0	0	0.24703	0.81665	2.5244	1717100711	7916449	0.14145	0.0045892	0.1162	0.0022242
87	-0.20774	1.0733	1.036	0.91249	1.1187	1.0577	0	0	0	0.24599	0.81242	2.4905	1709127697	7973014	0.14544	0.0046433	0.11799	0.0020843
88	-0.21297	1.0673	1.0331	0.89896	1.1113	1.0542	0	0	0	0.24495	0.80818	2.457	1701099241	8028456	0.14945	0.0046974	0.11964	0.0019349
89	-0.21821	1.0614	1.0302	0.88575	1.0999	1.0488	0	0	0	0.24392	0.80396	2.4248	1693016468	8082773	0.15349	0.0047515	0.12115	0.0017768
90	-0.22348	1.0554	1.0273	0.87257	1.0911	1.0445	0	0	0	0.24289	0.79973	2.3931	1684880508	8135960	0.15756	0.0048056	0.12252	0.0016114
91	-0.22877	1.0496	1.0245	0.85988	1.0817	1.04	0	0	0	0.24187	0.79551	2.3629	1676692494	8188014	0.16165	0.0048597	0.12373	0.0014409
92	-0.23408	1.0437	1.0216	0.84591	1.0724	1.0356	0	0	0	0.24084	0.7913	2.3301	1668453562	8238932	0.16577	0.0049138	0.12479	0.0012683
93	-0.23941	1.0379	1.0188	0.83407	1.0637	1.0314	0	0	0	0.23982	0.78709	2.3027	1660164852	8288710	0.16992	0.0049679	0.12571	0.0010971
94	-0.24476	1.0321	1.0159	0.82032	1.0556	1.0274	0	0	0	0.2388	0.78289	2.2712	1651827504	8337348	0.17409	0.005022	0.12648	0.00093088
95	-0.25013	1.0263	1.0131	0.80804	1.0463	1.0229	0	0	0	0.23779	0.7787	2.2435	1643442662	8384842	0.17828	0.0050761	0.12712	0.0007736
96	-0.25552	1.0206	1.0103	0.79473	1.0382	1.0189	0	0	0	0.23678	0.77452	2.2138	1635011472	8431190	0.18249	0.0051302	0.12764	0.00062845
97	-0.26092	1.0149	1.0074	0.78172	1.0304	1.0151	0	0	0	0.23577	0.77034	2.1852	1626535082	8476390	0.18673	0.0051843	0.12804	0.00049873
98	-0.26635	1.0093	1.0046	0.7699	1.022	1.0109	0	0	0	0.23476	0.76617	2.1596	1618014641	8520441	0.19099	0.0052384	0.12836	0.00038649
99	-0.2718	1.0037	1.0018	0.75706	1.0132	1.0066	0	0	0	0.23376	0.76201	2.132	1609451299	8563342	0.19527	0.0052925	0.1286	0.00029241
100	-0.27726	0.99806	0.99903	0.74458	1.0058	1.0029	0	0	0	0.23276	0.75786	2.1056	1600846207	8605092	0.19958	0.0053466	0.12877	0.00021616
101	-0.28274	0.9925	0.99624	0.73194	0.99763	0.99881	0	0	0	0.23176	0.75372	2.0791	1592200517	8645690	0.2039	0.0054007	0.12889	0.00015624
102	-0.28824	0.98697	0.99346	0.72007	0.99041	0.99519	0	0	0	0.23077	0.74958	2.0546	1583515382	8685135	0.20824	0.0054548	0.12898	0.00011024
103	-0.29376	0.98146	0.99069	0.70794	0.98265	0.99129	0	0	0	0.22978	0.74546	2.0298	1574791954	8723428	0.2126	0.0055089	0.12904	7.5747e-05
104	-0.29929	0.97599	0.98792	0.69554	0.97624	0.98805	0	0	0	0.22879	0.74134	2.0048	1566031386	8760568	0.21698	0.005563	0.12908	5.0568e-05
105	-0.30484	0.97055	0.98516	0.68355	0.96799	0.98387	0	0	0	0.22781	0.73724	1.9809	1557234831	8796555	0.22138	0.0056171	0.12911	3.2748e-05
106	-0.31041	0.96514	0.98242	0.6709	0.96043	0.98002	0	0	0	0.22682	0.73315	1.956	1548403441	8831390	0.2258	0.0056712	0.12912	2.0473e-05
107	-0.31599	0.95976	0.97968	0.65936	0.95347	0.97646	0	0	0	0.22585	0.72907	1.9336	1539538367	8865074	0.23023	0.0057253	0.12913	1.2309e-05
108	-0.32159	0.95441	0.97694	0.64751	0.94693	0.9731	0	0	0	0.22487	0.72499	1.9108	1530640759	8897608	0.23468	0.0057794	0.12914	7.1087e-06
109	-0.32721	0.9491	0.97422	0.63492	0.93973	0.9694	0	0	0	0.2239	0.72094	1.8869	1521711766	8928993	0.23914	0.0058335	0.12914	3.9084e-06
110	-0.33283	0.94382	0.9715	0.62283	0.93201	0.96541	0	0	0	0.22293	0.71689	1.8642	1512752536	8959230	0.24362	0.0058876	0.12914	2.0607e-06
