## Supplementary Data: A zip file containing the simulation executable, the source code, R scripts, batch files, and simulation results. for "Age-related late-onset disease heritability patterns and implications for genome-wide association studies": StatisticalPower.csv

Age	nCases	p0	c0	d0	s0	sd0	p1	c1	d1	s1	sd1	p2	c2	d2	s2	sd2	p3	c3	d3	s3	sd3	p4	c4	d4	s4	sd4	p5	c5	d5	s5	sd5	p6	c6	d6	s6	sd6	p7	c7	d7	s7	sd7	p8	c8	d8	s8	sd8
26	24308	0.0146	0.027758	-0.013159	0.027758	-0.013159	0.014599	0.023665	-0.0090658	0.023665	-0.0090658	0.014599	0.018965	-0.0043661	0.018965	-0.0043661	0.057198	0.10788	-0.050678	0.10788	-0.050678	0.0572	0.090536	-0.033336	0.090536	-0.033336	0.057197	0.072507	-0.01531	0.072507	-0.01531	0.099797	0.18347	-0.083671	0.18347	-0.083671	0.099801	0.15462	-0.054819	0.15462	-0.054819	0.099805	0.12448	-0.02467	0.12448	-0.02467
27	97501	0.014599	0.029195	-0.014596	0.028908	-0.014309	0.014599	0.023682	-0.009083	0.023678	-0.0090797	0.014599	0.01882	-0.0042216	0.018849	-0.0042505	0.057195	0.10925	-0.05205	0.10897	-0.051777	0.057199	0.090553	-0.033354	0.09055	-0.033351	0.057196	0.071897	-0.014701	0.072018	-0.014823	0.099793	0.18122	-0.081423	0.18167	-0.081873	0.099799	0.15368	-0.053879	0.15387	-0.054067	0.099804	0.12406	-0.024256	0.12414	-0.024339
28	176194	0.014598	0.028672	-0.014074	0.028768	-0.014171	0.014598	0.023568	-0.0089698	0.023613	-0.009015	0.014598	0.018468	-0.0038699	0.018624	-0.0040256	0.057191	0.10904	-0.05185	0.10901	-0.051822	0.057196	0.090928	-0.033732	0.090773	-0.033578	0.057195	0.072075	-0.014881	0.072052	-0.014858	0.099786	0.18139	-0.081601	0.1815	-0.081715	0.099794	0.15334	-0.05355	0.15356	-0.053763	0.099802	0.12515	-0.025353	0.12474	-0.024939
29	260791	0.014596	0.028688	-0.014092	0.028731	-0.014135	0.014597	0.023735	-0.0091387	0.02367	-0.0090734	0.014598	0.018522	-0.0039247	0.018577	-0.0039788	0.057184	0.10909	-0.051907	0.10905	-0.051865	0.057191	0.090708	-0.033516	0.090743	-0.033551	0.057193	0.071742	-0.01455	0.071908	-0.014715	0.099775	0.18117	-0.081393	0.18135	-0.08157	0.099787	0.15367	-0.053888	0.15361	-0.053825	0.099799	0.12374	-0.023939	0.12427	-0.024474
30	351724	0.014593	0.028568	-0.013975	0.028668	-0.014074	0.014595	0.023824	-0.0092289	0.02373	-0.0091344	0.014597	0.0186	-0.0040027	0.018586	-0.0039884	0.057175	0.10742	-0.050241	0.10842	-0.051243	0.057186	0.090616	-0.03343	0.090694	-0.033508	0.05719	0.071737	-0.014547	0.071842	-0.014651	0.099761	0.18155	-0.081794	0.18143	-0.081665	0.099777	0.15388	-0.054098	0.15371	-0.053937	0.099794	0.12415	-0.024353	0.12422	-0.02443
31	449457	0.01459	0.028582	-0.013992	0.028639	-0.014049	0.014593	0.02369	-0.0090971	0.023717	-0.0091235	0.014596	0.018539	-0.0039428	0.01857	-0.003974	0.057164	0.10796	-0.050797	0.10827	-0.051103	0.057178	0.090523	-0.033344	0.090637	-0.033459	0.057187	0.071924	-0.014737	0.071869	-0.014682	0.099742	0.18119	-0.081452	0.18135	-0.081607	0.099765	0.15391	-0.05414	0.15378	-0.054012	0.099789	0.12392	-0.024127	0.12412	-0.024333
32	554486	0.014586	0.028761	-0.014175	0.028675	-0.014088	0.014591	0.023593	-0.0090024	0.023681	-0.0090902	0.014595	0.018632	-0.004037	0.018588	-0.003993	0.05715	0.10758	-0.050426	0.10807	-0.050917	0.057169	0.090314	-0.033145	0.090544	-0.033375	0.057183	0.072069	-0.014886	0.071927	-0.014744	0.09972	0.18056	-0.080844	0.18112	-0.081402	0.09975	0.15392	-0.054172	0.15382	-0.054069	0.099782	0.12401	-0.024229	0.12409	-0.024308
33	667342	0.014582	0.028503	-0.013921	0.02863	-0.014049	0.014588	0.023495	-0.008907	0.023633	-0.009045	0.014594	0.018356	-0.0037625	0.018528	-0.0039344	0.057133	0.10764	-0.050504	0.10796	-0.050823	0.057158	0.090011	-0.032853	0.090406	-0.033248	0.057178	0.071568	-0.01439	0.071834	-0.014656	0.099693	0.18031	-0.080619	0.18091	-0.08122	0.099732	0.15321	-0.053483	0.15366	-0.053931	0.099774	0.124	-0.024228	0.12407	-0.024293
34	788593	0.014576	0.028421	-0.013844	0.028581	-0.014005	0.014584	0.023569	-0.0089844	0.023618	-0.0090336	0.014592	0.018688	-0.0040958	0.018566	-0.0039734	0.057113	0.10741	-0.050298	0.10783	-0.050715	0.057145	0.089974	-0.032829	0.090305	-0.03316	0.057172	0.071804	-0.014632	0.071827	-0.014655	0.099661	0.18028	-0.080623	0.18077	-0.081104	0.099711	0.15292	-0.053209	0.15349	-0.053778	0.099765	0.12375	-0.023982	0.12399	-0.024228
35	918844	0.01457	0.028198	-0.013628	0.028499	-0.013929	0.01458	0.023408	-0.0088284	0.023573	-0.0089928	0.01459	0.018566	-0.0039756	0.018566	-0.0039753	0.05709	0.10702	-0.049927	0.10765	-0.050565	0.05713	0.08972	-0.03259	0.09018	-0.03305	0.057165	0.071614	-0.014448	0.071781	-0.014616	0.099625	0.17926	-0.079635	0.18044	-0.080818	0.099687	0.15282	-0.053132	0.15335	-0.053659	0.099754	0.12372	-0.023963	0.12393	-0.02418
36	1058743	0.014563	0.028268	-0.013705	0.028453	-0.013891	0.014575	0.023388	-0.0088123	0.023536	-0.0089608	0.014588	0.018556	-0.0039677	0.018564	-0.0039755	0.057064	0.10658	-0.049517	0.10744	-0.050378	0.057113	0.089579	-0.032466	0.090061	-0.032948	0.057158	0.071798	-0.01464	0.071785	-0.014627	0.099582	0.17926	-0.079673	0.18021	-0.080626	0.099659	0.15229	-0.052636	0.15314	-0.053479	0.099741	0.12342	-0.023682	0.12383	-0.024091
37	1208983	0.014554	0.028031	-0.013476	0.028375	-0.013821	0.01457	0.02342	-0.0088501	0.023515	-0.0089448	0.014586	0.018404	-0.0038177	0.018534	-0.0039483	0.057034	0.10634	-0.049307	0.10724	-0.050205	0.057093	0.089393	-0.0323	0.089937	-0.032844	0.057149	0.071678	-0.014529	0.071765	-0.014616	0.099534	0.17857	-0.07904	0.17991	-0.080372	0.099627	0.15208	-0.052457	0.15294	-0.053316	0.099727	0.12318	-0.023453	0.12371	-0.023985
38	1370300	0.014545	0.028114	-0.013569	0.02833	-0.013785	0.014564	0.023228	-0.0086644	0.023465	-0.0089012	0.014583	0.018438	-0.0038544	0.018518	-0.0039342	0.057	0.10631	-0.049308	0.10708	-0.050078	0.057071	0.089071	-0.031999	0.089788	-0.032716	0.057139	0.07142	-0.014281	0.071705	-0.014566	0.09948	0.178	-0.078524	0.17958	-0.080097	0.099591	0.15182	-0.052226	0.15275	-0.053157	0.09971	0.12349	-0.023777	0.12367	-0.023963
39	1543483	0.014535	0.028032	-0.013497	0.028282	-0.013747	0.014557	0.023138	-0.0085805	0.023412	-0.0088545	0.01458	0.018447	-0.0038662	0.018506	-0.0039257	0.056962	0.10558	-0.048618	0.10683	-0.049872	0.057046	0.088978	-0.031932	0.089656	-0.032609	0.057128	0.071461	-0.014333	0.071665	-0.014537	0.09942	0.17748	-0.078062	0.17924	-0.079816	0.099551	0.15147	-0.051919	0.15254	-0.052989	0.099692	0.12304	-0.023351	0.12357	-0.023878
40	1729370	0.014523	0.027844	-0.013321	0.028214	-0.013691	0.01455	0.023126	-0.0085765	0.023368	-0.0088179	0.014577	0.018373	-0.0037963	0.018486	-0.0039085	0.05692	0.10514	-0.048223	0.10657	-0.049653	0.057019	0.088504	-0.031485	0.089478	-0.032459	0.057116	0.071325	-0.01421	0.071613	-0.014497	0.099353	0.17698	-0.077629	0.17889	-0.079536	0.099506	0.15111	-0.051609	0.15232	-0.052814	0.099672	0.12309	-0.023413	0.1235	-0.023824
41	1928852	0.01451	0.027847	-0.013337	0.02816	-0.01365	0.014542	0.023199	-0.0086577	0.023343	-0.0088015	0.014573	0.018379	-0.0038061	0.01847	-0.0038966	0.056874	0.10493	-0.048055	0.10633	-0.049458	0.056989	0.088337	-0.031349	0.08931	-0.032322	0.057102	0.071141	-0.014039	0.071544	-0.014442	0.099278	0.17623	-0.076951	0.1785	-0.07922	0.099456	0.15075	-0.05129	0.15209	-0.052633	0.09965	0.12276	-0.023114	0.12339	-0.023738
42	2142881	0.014496	0.027626	-0.01313	0.028085	-0.013589	0.014532	0.023135	-0.008603	0.023314	-0.0087817	0.014569	0.018378	-0.0038087	0.018457	-0.0038878	0.056822	0.10428	-0.047457	0.10604	-0.049221	0.056955	0.08815	-0.031195	0.089148	-0.032193	0.057087	0.071126	-0.014039	0.071485	-0.014398	0.099195	0.17561	-0.076413	0.17809	-0.078897	0.099401	0.15039	-0.050993	0.15185	-0.05245	0.099625	0.12285	-0.023224	0.12331	-0.023688
43	2372465	0.01448	0.027481	-0.013001	0.028004	-0.013524	0.014522	0.022988	-0.0084663	0.02327	-0.008748	0.014565	0.018312	-0.003747	0.018437	-0.0038727	0.056767	0.10353	-0.046768	0.10571	-0.048939	0.056918	0.088071	-0.031153	0.089003	-0.032085	0.05707	0.070872	-0.013802	0.071403	-0.014332	0.099105	0.17489	-0.07579	0.17766	-0.078557	0.099341	0.14968	-0.050334	0.15156	-0.052217	0.099597	0.12239	-0.02279	0.12319	-0.023591
44	2618676	0.014464	0.027184	-0.01272	0.027898	-0.013434	0.014511	0.022829	-0.0083176	0.023213	-0.008702	0.01456	0.018324	-0.0037643	0.018423	-0.003863	0.056705	0.10334	-0.046631	0.1054	-0.048695	0.056877	0.08766	-0.030783	0.088829	-0.031952	0.057052	0.070875	-0.013823	0.071334	-0.014282	0.099005	0.17434	-0.07533	0.17723	-0.078227	0.099275	0.14963	-0.050355	0.15131	-0.052035	0.099567	0.12216	-0.022593	0.12306	-0.023488
45	2882650	0.014445	0.02723	-0.012785	0.027815	-0.01337	0.014499	0.022863	-0.0083636	0.023169	-0.0086705	0.014554	0.018276	-0.0037215	0.018405	-0.0038502	0.056638	0.10279	-0.046157	0.10508	-0.048437	0.056833	0.087243	-0.03041	0.088632	-0.031799	0.057032	0.07069	-0.013658	0.071254	-0.014222	0.098897	0.17351	-0.074614	0.17677	-0.077872	0.099202	0.14893	-0.049725	0.15101	-0.05181	0.099535	0.12216	-0.022628	0.12294	-0.023409
46	3165591	0.014425	0.026976	-0.012551	0.027714	-0.013289	0.014486	0.022698	-0.0082122	0.023113	-0.0086269	0.014549	0.018177	-0.0036286	0.018377	-0.0038286	0.056565	0.10217	-0.045607	0.10473	-0.048161	0.056785	0.08694	-0.030155	0.088428	-0.031644	0.05701	0.070653	-0.013643	0.071182	-0.014172	0.098778	0.17272	-0.073937	0.17628	-0.077503	0.099124	0.14829	-0.049164	0.15068	-0.051561	0.099499	0.12194	-0.022442	0.12282	-0.023325
47	3468773	0.014403	0.026825	-0.012422	0.02761	-0.013207	0.014471	0.022666	-0.0081941	0.023061	-0.0085892	0.014542	0.018189	-0.0036464	0.018355	-0.0038131	0.056485	0.10192	-0.045438	0.1044	-0.047915	0.056732	0.086614	-0.029882	0.088217	-0.031485	0.056987	0.070513	-0.013527	0.071104	-0.014117	0.098649	0.17201	-0.073357	0.17578	-0.077134	0.099038	0.14784	-0.048797	0.15035	-0.051315	0.099459	0.12175	-0.022287	0.1227	-0.023238
48	3793541	0.014379	0.026671	-0.012292	0.027504	-0.013125	0.014456	0.022524	-0.008068	0.023	-0.0085441	0.014535	0.018189	-0.0036541	0.018336	-0.0038013	0.056399	0.10126	-0.044861	0.10404	-0.047646	0.056675	0.086371	-0.029696	0.088008	-0.031333	0.056961	0.070382	-0.013421	0.071022	-0.014062	0.09851	0.17094	-0.072429	0.17524	-0.076726	0.098945	0.14736	-0.048413	0.15001	-0.05107	0.099417	0.12161	-0.022198	0.12258	-0.023159
49	4141312	0.014354	0.026545	-0.012191	0.027399	-0.013045	0.014439	0.022483	-0.0080444	0.022943	-0.0085043	0.014528	0.018141	-0.0036139	0.018315	-0.0037875	0.056305	0.10052	-0.044214	0.10366	-0.047352	0.056613	0.085977	-0.029364	0.087785	-0.031172	0.056933	0.070239	-0.013306	0.070936	-0.014004	0.098359	0.17011	-0.071748	0.17467	-0.076314	0.098843	0.14689	-0.048049	0.14967	-0.050828	0.09937	0.12139	-0.022016	0.12244	-0.023074
50	4513581	0.014326	0.02632	-0.011994	0.027284	-0.012957	0.014421	0.022403	-0.007982	0.022886	-0.0084649	0.014519	0.018095	-0.0035758	0.018292	-0.0037722	0.056205	0.099941	-0.043736	0.10326	-0.047055	0.056546	0.085657	-0.029111	0.087558	-0.031012	0.056902	0.070196	-0.013293	0.070857	-0.013955	0.098196	0.16916	-0.070962	0.17408	-0.075887	0.098734	0.14633	-0.0476	0.14931	-0.050581	0.09932	0.12121	-0.021889	0.12231	-0.022993
51	4911917	0.014296	0.026156	-0.01186	0.027166	-0.01287	0.014401	0.022222	-0.0078209	0.022816	-0.0084154	0.01451	0.018027	-0.0035163	0.018264	-0.0037535	0.056096	0.099288	-0.043192	0.10285	-0.04675	0.056474	0.08528	-0.028807	0.08732	-0.030847	0.056869	0.069998	-0.013129	0.070768	-0.013898	0.098019	0.16824	-0.070225	0.17347	-0.075455	0.098616	0.14567	-0.047055	0.14894	-0.050319	0.099266	0.12082	-0.021556	0.12216	-0.022891
52	5337963	0.014264	0.02594	-0.011675	0.027041	-0.012777	0.01438	0.022065	-0.0076854	0.02274	-0.00836	0.014501	0.018034	-0.0035327	0.018241	-0.0037397	0.05598	0.098709	-0.04273	0.10243	-0.046446	0.056396	0.084774	-0.028378	0.087061	-0.030665	0.056834	0.069713	-0.012879	0.07066	-0.013826	0.09783	0.16719	-0.069364	0.17284	-0.075006	0.098488	0.14517	-0.046679	0.14855	-0.050064	0.099207	0.12063	-0.021426	0.122	-0.022795
53	5460656	0.014232	0.025753	-0.011521	0.02692	-0.012688	0.014359	0.022008	-0.0076495	0.022671	-0.0083125	0.014491	0.017976	-0.0034848	0.018216	-0.0037245	0.055861	0.098046	-0.042185	0.10201	-0.046151	0.056317	0.08456	-0.028242	0.086826	-0.030509	0.056798	0.06968	-0.012882	0.070568	-0.01377	0.097637	0.16626	-0.068623	0.17222	-0.074579	0.098359	0.1445	-0.046145	0.14817	-0.049811	0.099147	0.1205	-0.021351	0.12186	-0.022713
54	5550410	0.014199	0.025644	-0.011445	0.026808	-0.012609	0.014337	0.021891	-0.0075541	0.022603	-0.0082659	0.014481	0.01794	-0.0034591	0.018192	-0.0037103	0.055742	0.09753	-0.041788	0.10162	-0.045879	0.056237	0.084147	-0.027909	0.086591	-0.030354	0.056761	0.069598	-0.012837	0.070483	-0.013722	0.097444	0.16529	-0.067851	0.17161	-0.074168	0.098228	0.14391	-0.04568	0.1478	-0.049569	0.099087	0.12023	-0.021138	0.12172	-0.022631
55	5639313	0.014167	0.025417	-0.01125	0.026695	-0.012528	0.014315	0.021813	-0.0074978	0.022538	-0.0082233	0.014471	0.017891	-0.0034201	0.018167	-0.0036958	0.055621	0.097028	-0.041407	0.10125	-0.045625	0.056157	0.083875	-0.027718	0.08637	-0.030213	0.056724	0.069322	-0.012598	0.070389	-0.013664	0.097247	0.16458	-0.067331	0.17104	-0.07379	0.098096	0.14341	-0.04531	0.14744	-0.049343	0.099026	0.11995	-0.020923	0.12157	-0.022547
56	5727350	0.014133	0.025349	-0.011216	0.026592	-0.012459	0.014293	0.021688	-0.0073947	0.022473	-0.0081801	0.014461	0.017805	-0.0033442	0.018139	-0.0036781	0.0555	0.096422	-0.040922	0.10088	-0.045377	0.056075	0.083464	-0.027389	0.086147	-0.030072	0.056687	0.069289	-0.012602	0.070304	-0.013617	0.09705	0.16374	-0.066692	0.17048	-0.07343	0.097963	0.14294	-0.044979	0.1471	-0.049132	0.098964	0.11982	-0.020855	0.12144	-0.022475
57	5814512	0.0141	0.025122	-0.011021	0.026486	-0.012386	0.014271	0.021624	-0.0073534	0.022412	-0.0081411	0.014451	0.017858	-0.0034067	0.018119	-0.0036681	0.055378	0.095896	-0.040518	0.10052	-0.045141	0.055993	0.083324	-0.027331	0.085944	-0.029951	0.056649	0.069204	-0.012554	0.070225	-0.013576	0.09685	0.16296	-0.066112	0.16994	-0.073087	0.097828	0.1425	-0.044677	0.14676	-0.048936	0.098902	0.11943	-0.02053	0.12129	-0.022392
58	5900786	0.014066	0.025021	-0.010954	0.026386	-0.01232	0.014249	0.021515	-0.007266	0.022351	-0.0081023	0.014441	0.017769	-0.0033283	0.018095	-0.0036544	0.055254	0.095386	-0.040132	0.10017	-0.044914	0.05591	0.082845	-0.026935	0.085733	-0.029823	0.056611	0.068991	-0.01238	0.070141	-0.01353	0.096649	0.16215	-0.065504	0.16941	-0.072758	0.097692	0.14204	-0.044348	0.14644	-0.048751	0.098839	0.11935	-0.02051	0.12116	-0.022323
59	5986162	0.014033	0.02484	-0.010807	0.026286	-0.012253	0.014226	0.021456	-0.0072304	0.022293	-0.0080671	0.01443	0.017717	-0.0032861	0.018071	-0.0036402	0.05513	0.094849	-0.039719	0.099824	-0.044694	0.055826	0.082616	-0.02679	0.085531	-0.029705	0.056572	0.068932	-0.01236	0.070063	-0.01349	0.096446	0.16131	-0.064862	0.16888	-0.072437	0.097554	0.14146	-0.043908	0.14612	-0.048566	0.098775	0.11915	-0.020377	0.12103	-0.022256
60	6070626	0.013999	0.02466	-0.010661	0.026186	-0.012187	0.014203	0.021382	-0.0071789	0.022237	-0.0080338	0.01442	0.017678	-0.003258	0.018047	-0.0036264	0.055005	0.094414	-0.039409	0.099491	-0.044487	0.055742	0.082185	-0.026443	0.085325	-0.029583	0.056534	0.068765	-0.012232	0.069983	-0.013449	0.096241	0.16042	-0.064183	0.16836	-0.072121	0.097415	0.14106	-0.043644	0.14581	-0.048393	0.098711	0.11884	-0.020125	0.1209	-0.022185
61	6154170	0.013965	0.024523	-0.010559	0.026088	-0.012124	0.01418	0.02128	-0.0070998	0.022181	-0.0080006	0.01441	0.01765	-0.0032405	0.018023	-0.0036136	0.054879	0.093795	-0.038916	0.099157	-0.044278	0.055657	0.081909	-0.026252	0.085125	-0.029468	0.056494	0.068671	-0.012177	0.069906	-0.013412	0.096035	0.15966	-0.063626	0.16785	-0.071816	0.097276	0.14039	-0.043116	0.14549	-0.048215	0.098646	0.11873	-0.020081	0.12077	-0.022123
62	6236782	0.01393	0.0244	-0.01047	0.025994	-0.012063	0.014157	0.0212	-0.0070434	0.022126	-0.0079687	0.014399	0.017625	-0.0032258	0.018001	-0.0036019	0.054752	0.093279	-0.038528	0.098827	-0.044075	0.055571	0.081589	-0.026018	0.084926	-0.029355	0.056455	0.068491	-0.012036	0.069826	-0.013372	0.095828	0.1588	-0.062973	0.16734	-0.071515	0.097135	0.13989	-0.042756	0.14518	-0.048041	0.098581	0.11852	-0.019941	0.12064	-0.022062
63	6318452	0.013895	0.024255	-0.01036	0.0259	-0.012005	0.014134	0.021146	-0.0070126	0.022073	-0.0079394	0.014388	0.0176	-0.0032119	0.017979	-0.003591	0.054624	0.092811	-0.038187	0.098503	-0.043879	0.055485	0.081337	-0.025852	0.084733	-0.029248	0.056415	0.068344	-0.011929	0.069747	-0.013332	0.095619	0.15808	-0.062466	0.16684	-0.071225	0.096993	0.13947	-0.042472	0.14487	-0.047876	0.098515	0.11827	-0.019751	0.12052	-0.022
64	6399170	0.013861	0.02411	-0.01025	0.025807	-0.011947	0.01411	0.021003	-0.0068928	0.022018	-0.0079075	0.014377	0.017588	-0.0032103	0.017959	-0.0035817	0.054496	0.092217	-0.037722	0.098178	-0.043682	0.055398	0.081002	-0.025604	0.08454	-0.029142	0.056374	0.068281	-0.011907	0.069671	-0.013297	0.095409	0.15726	-0.061855	0.16635	-0.07094	0.09685	0.13894	-0.042087	0.14456	-0.047712	0.098448	0.11815	-0.019702	0.12039	-0.021945
65	6478925	0.013826	0.023946	-0.01012	0.025715	-0.011889	0.014086	0.020975	-0.0068888	0.021966	-0.0078794	0.014366	0.017552	-0.0031854	0.017939	-0.0035724	0.054366	0.09189	-0.037524	0.097865	-0.043498	0.05531	0.080696	-0.025386	0.084348	-0.029038	0.056333	0.068208	-0.011874	0.069598	-0.013265	0.095197	0.15655	-0.061349	0.16586	-0.070664	0.096706	0.13855	-0.04184	0.14426	-0.047557	0.09838	0.11789	-0.019512	0.12027	-0.021888
66	6557708	0.01379	0.023827	-0.010036	0.025624	-0.011834	0.014062	0.020865	-0.0068022	0.021913	-0.0078505	0.014355	0.0175	-0.0031443	0.017918	-0.0035624	0.054236	0.091428	-0.037192	0.097556	-0.04332	0.055222	0.080357	-0.025135	0.084157	-0.028935	0.056292	0.067982	-0.01169	0.06952	-0.013228	0.094984	0.15583	-0.060845	0.16538	-0.070396	0.09656	0.13797	-0.041409	0.14396	-0.0474	0.098312	0.1178	-0.019491	0.12015	-0.021838
67	6635509	0.013755	0.023667	-0.0099118	0.025534	-0.011779	0.014038	0.020808	-0.0067694	0.021862	-0.0078235	0.014344	0.017457	-0.0031125	0.017896	-0.0035522	0.054105	0.090897	-0.036792	0.097248	-0.043143	0.055133	0.080217	-0.025084	0.083975	-0.028842	0.056251	0.06791	-0.011659	0.069446	-0.013195	0.094768	0.15522	-0.060448	0.16491	-0.070141	0.096414	0.13764	-0.041231	0.14367	-0.047255	0.098243	0.11748	-0.019239	0.12003	-0.021783
68	6712320	0.013719	0.023617	-0.0098979	0.025448	-0.011729	0.014014	0.020721	-0.0067064	0.021811	-0.0077967	0.014333	0.017494	-0.0031614	0.017878	-0.0035456	0.053973	0.090347	-0.036374	0.096939	-0.042966	0.055043	0.079859	-0.024816	0.083791	-0.028748	0.056209	0.067766	-0.011557	0.069371	-0.013162	0.094552	0.15447	-0.059919	0.16444	-0.069891	0.096266	0.1372	-0.040935	0.14338	-0.047114	0.098175	0.11722	-0.019042	0.1199	-0.021726
69	6788130	0.013684	0.023433	-0.0097494	0.025361	-0.011677	0.01399	0.020618	-0.0066277	0.021759	-0.0077694	0.014321	0.01746	-0.0031385	0.01786	-0.003539	0.05384	0.090032	-0.036192	0.096641	-0.0428	0.054953	0.079613	-0.024661	0.08361	-0.028657	0.056167	0.067636	-0.01147	0.069296	-0.013129	0.094334	0.15364	-0.059301	0.16398	-0.069641	0.096117	0.13667	-0.040553	0.14309	-0.046972	0.098104	0.11723	-0.019125	0.11979	-0.021681
70	6862933	0.013648	0.02332	-0.009672	0.025275	-0.011628	0.013965	0.020506	-0.0065401	0.021707	-0.0077412	0.01431	0.017341	-0.0030309	0.017839	-0.0035285	0.053707	0.089528	-0.035821	0.096343	-0.042635	0.054862	0.07924	-0.024378	0.083427	-0.028565	0.056124	0.067576	-0.011452	0.069224	-0.0131	0.094115	0.15291	-0.058793	0.16351	-0.069396	0.095966	0.13632	-0.040357	0.14281	-0.046839	0.098034	0.11692	-0.018886	0.11967	-0.021631
71	6936718	0.013612	0.02315	-0.0095389	0.025189	-0.011577	0.013941	0.020492	-0.0065517	0.021657	-0.0077166	0.014299	0.017308	-0.0030098	0.017817	-0.0035184	0.053573	0.089077	-0.035504	0.096047	-0.042474	0.05477	0.079016	-0.024246	0.083248	-0.028477	0.056081	0.067463	-0.011382	0.069152	-0.013071	0.093895	0.15218	-0.058284	0.16305	-0.069156	0.095815	0.1358	-0.039988	0.14252	-0.046706	0.097963	0.11674	-0.018781	0.11955	-0.021584
72	7009477	0.013575	0.023028	-0.0094524	0.025104	-0.011528	0.013916	0.020351	-0.0064351	0.021606	-0.0076897	0.014287	0.017325	-0.0030378	0.017798	-0.0035106	0.053438	0.088624	-0.035186	0.095755	-0.042316	0.054678	0.078746	-0.024068	0.08307	-0.028392	0.056038	0.067345	-0.011307	0.069081	-0.013043	0.093673	0.15157	-0.0579	0.1626	-0.068925	0.095664	0.13524	-0.039574	0.14223	-0.04657	0.097891	0.11662	-0.018726	0.11943	-0.02154
73	7081204	0.013539	0.022974	-0.0094351	0.025022	-0.011483	0.013891	0.020337	-0.0064458	0.021557	-0.0076662	0.014276	0.017233	-0.0029572	0.017776	-0.0035004	0.053303	0.088105	-0.034803	0.095461	-0.042159	0.054585	0.078445	-0.023859	0.082893	-0.028308	0.055994	0.067278	-0.011284	0.069012	-0.013018	0.09345	0.15089	-0.057441	0.16215	-0.0687	0.095511	0.13491	-0.0394	0.14195	-0.046443	0.097819	0.11649	-0.018673	0.11932	-0.0215
74	7151889	0.013502	0.022787	-0.0092852	0.024939	-0.011437	0.013866	0.020278	-0.0064118	0.021509	-0.0076438	0.014264	0.017247	-0.0029836	0.017756	-0.0034925	0.053167	0.087747	-0.03458	0.095174	-0.042007	0.054492	0.078183	-0.023691	0.082717	-0.028225	0.05595	0.067074	-0.011124	0.06894	-0.01299	0.093225	0.15024	-0.05701	0.16171	-0.068481	0.095356	0.13451	-0.039151	0.14168	-0.046319	0.097746	0.11632	-0.01857	0.11921	-0.021461
75	7221526	0.013465	0.022694	-0.0092284	0.024857	-0.011392	0.01384	0.020173	-0.0063323	0.021461	-0.0076206	0.014252	0.017205	-0.0029534	0.017736	-0.0034843	0.05303	0.087281	-0.034251	0.094888	-0.041858	0.054398	0.077833	-0.023435	0.08254	-0.028142	0.055906	0.067049	-0.011143	0.068871	-0.012965	0.093	0.14944	-0.056441	0.16126	-0.068261	0.095201	0.13409	-0.038888	0.1414	-0.0462	0.097672	0.11609	-0.018422	0.11909	-0.021422
76	7290108	0.013428	0.022515	-0.0090862	0.024775	-0.011346	0.013815	0.020107	-0.0062919	0.021413	-0.0075982	0.01424	0.01717	-0.0029296	0.017716	-0.0034762	0.052893	0.086814	-0.033922	0.094603	-0.04171	0.054304	0.077637	-0.023333	0.082367	-0.028063	0.055861	0.066895	-0.011034	0.068801	-0.01294	0.092773	0.14875	-0.055973	0.16082	-0.068046	0.095045	0.13362	-0.038572	0.14113	-0.046081	0.097598	0.116	-0.018399	0.11898	-0.021387
77	7357626	0.013391	0.022439	-0.0090474	0.024694	-0.011303	0.013789	0.02004	-0.0062505	0.021366	-0.0075766	0.014228	0.017224	-0.0029963	0.017699	-0.0034715	0.052754	0.086498	-0.033744	0.094324	-0.04157	0.054209	0.077412	-0.023203	0.082197	-0.027988	0.055816	0.066776	-0.01096	0.068732	-0.012916	0.092546	0.14806	-0.055511	0.16038	-0.067835	0.094888	0.13311	-0.038227	0.14085	-0.045962	0.097523	0.11575	-0.018228	0.11887	-0.02135
78	7424075	0.013354	0.022348	-0.0089942	0.024616	-0.011262	0.013764	0.019963	-0.006199	0.021319	-0.0075553	0.014216	0.017096	-0.0028804	0.017679	-0.0034633	0.052615	0.085991	-0.033375	0.094044	-0.041429	0.054113	0.077095	-0.022982	0.082025	-0.027912	0.05577	0.066716	-0.010945	0.068664	-0.012893	0.092317	0.14741	-0.05509	0.15994	-0.067628	0.09473	0.13272	-0.037988	0.14058	-0.045847	0.097448	0.11545	-0.018	0.11876	-0.02131
79	7489449	0.013316	0.022223	-0.008907	0.024537	-0.011221	0.013738	0.019832	-0.006094	0.02127	-0.0075323	0.014204	0.017084	-0.0028798	0.01766	-0.0034559	0.052476	0.085576	-0.0331	0.093767	-0.041291	0.054017	0.076819	-0.022801	0.081855	-0.027838	0.055725	0.066449	-0.010724	0.068591	-0.012866	0.092086	0.14678	-0.054697	0.15951	-0.067428	0.094571	0.1324	-0.037827	0.14031	-0.045739	0.097373	0.11528	-0.017908	0.11864	-0.021272
80	7553740	0.013279	0.022129	-0.0088503	0.02446	-0.011182	0.013712	0.019838	-0.0061261	0.021224	-0.0075126	0.014191	0.017102	-0.0029112	0.017642	-0.0034505	0.052336	0.085122	-0.032786	0.093491	-0.041154	0.053921	0.0765	-0.022579	0.081684	-0.027763	0.055679	0.066484	-0.010805	0.068524	-0.012845	0.091855	0.14619	-0.054335	0.15909	-0.067233	0.094411	0.13198	-0.037572	0.14004	-0.045633	0.097297	0.11508	-0.017779	0.11853	-0.021233
81	7616943	0.013241	0.021998	-0.0087572	0.024383	-0.011142	0.013686	0.019718	-0.0060325	0.021177	-0.0074916	0.014179	0.017031	-0.002852	0.017623	-0.0034437	0.052196	0.08471	-0.032514	0.093216	-0.041021	0.053823	0.076408	-0.022585	0.081519	-0.027696	0.055633	0.066375	-0.010742	0.068457	-0.012824	0.091622	0.14553	-0.053912	0.15866	-0.067043	0.09425	0.13152	-0.037274	0.13978	-0.045527	0.097221	0.11487	-0.017646	0.11842	-0.021195
82	7679052	0.013203	0.021859	-0.008656	0.024306	-0.011103	0.013659	0.019683	-0.0060235	0.021132	-0.0074723	0.014167	0.017007	-0.0028403	0.017604	-0.0034374	0.052055	0.084271	-0.032216	0.092943	-0.040888	0.053725	0.076133	-0.022408	0.081355	-0.027629	0.055586	0.066207	-0.010621	0.068388	-0.012802	0.091388	0.14485	-0.053461	0.15824	-0.066855	0.094088	0.13098	-0.036891	0.13951	-0.04542	0.097143	0.1148	-0.017658	0.11831	-0.021162
83	7740063	0.013165	0.021723	-0.0085575	0.024229	-0.011064	0.013633	0.01956	-0.0059269	0.021085	-0.0074517	0.014154	0.016994	-0.0028399	0.017586	-0.0034317	0.051913	0.083921	-0.032008	0.092674	-0.040761	0.053627	0.075796	-0.022169	0.081189	-0.027562	0.05554	0.066088	-0.010548	0.06832	-0.01278	0.091154	0.14413	-0.052977	0.15782	-0.066668	0.093926	0.13063	-0.036705	0.13924	-0.045318	0.097065	0.11472	-0.017655	0.1182	-0.021133
84	7799969	0.013127	0.021584	-0.0084567	0.024152	-0.011025	0.013607	0.019509	-0.0059027	0.021039	-0.0074321	0.014141	0.016967	-0.0028252	0.017568	-0.0034263	0.051771	0.083418	-0.031647	0.092404	-0.040632	0.053528	0.075607	-0.022079	0.081026	-0.027497	0.055493	0.065928	-0.010435	0.06825	-0.012757	0.090918	0.14356	-0.052643	0.15741	-0.066488	0.093762	0.13027	-0.036509	0.13898	-0.045219	0.096987	0.11437	-0.017386	0.11809	-0.0211
85	7858766	0.013089	0.021478	-0.0083893	0.024076	-0.010986	0.01358	0.019498	-0.005918	0.020995	-0.0074149	0.014129	0.01694	-0.0028112	0.01755	-0.0034211	0.051629	0.083049	-0.031421	0.092136	-0.040508	0.053429	0.075238	-0.021809	0.08086	-0.027431	0.055446	0.065906	-0.010461	0.068183	-0.012737	0.090681	0.14288	-0.052203	0.15699	-0.06631	0.093598	0.12988	-0.036285	0.13872	-0.045124	0.096908	0.11431	-0.017405	0.11798	-0.021071
86	7916449	0.013051	0.021423	-0.0083725	0.024001	-0.010951	0.013553	0.019385	-0.0058314	0.02095	-0.0073966	0.014116	0.016929	-0.0028136	0.017532	-0.0034167	0.051485	0.082843	-0.031358	0.091876	-0.040391	0.05333	0.074978	-0.021648	0.080696	-0.027366	0.055397	0.06586	-0.010462	0.068118	-0.01272	0.090443	0.14221	-0.051768	0.15658	-0.066134	0.093433	0.12942	-0.035989	0.13846	-0.045029	0.096829	0.11407	-0.017239	0.11787	-0.02104
87	7973014	0.013012	0.021278	-0.0082654	0.023927	-0.010914	0.013526	0.01927	-0.0057435	0.020904	-0.0073772	0.014103	0.016918	-0.0028155	0.017515	-0.0034129	0.051341	0.082392	-0.031051	0.091616	-0.040276	0.05323	0.07478	-0.02155	0.080534	-0.027304	0.055349	0.065718	-0.010369	0.068052	-0.012703	0.090205	0.14162	-0.051416	0.15617	-0.065962	0.093266	0.12905	-0.035786	0.1382	-0.044937	0.09675	0.11387	-0.017123	0.11776	-0.02101
88	8028456	0.012974	0.021135	-0.0081608	0.023852	-0.010878	0.0135	0.019209	-0.0057094	0.020858	-0.0073585	0.01409	0.016841	-0.0027516	0.017497	-0.0034077	0.051196	0.08192	-0.030723	0.091356	-0.040159	0.053129	0.074603	-0.021474	0.080374	-0.027245	0.055301	0.065638	-0.010337	0.067987	-0.012686	0.089965	0.14095	-0.050981	0.15576	-0.065793	0.093099	0.12872	-0.035616	0.13795	-0.044849	0.096669	0.11379	-0.017124	0.11765	-0.020984
89	8082773	0.012935	0.021081	-0.0081453	0.023779	-0.010843	0.013472	0.019188	-0.0057157	0.020814	-0.0073417	0.014077	0.016842	-0.0027653	0.01748	-0.0034036	0.051052	0.081475	-0.030423	0.091096	-0.040044	0.053028	0.074347	-0.021319	0.080216	-0.027188	0.055252	0.065556	-0.010304	0.067923	-0.012671	0.089724	0.14038	-0.050659	0.15535	-0.065629	0.092932	0.12819	-0.03526	0.13769	-0.04476	0.096589	0.11355	-0.016958	0.11755	-0.020957
90	8135960	0.012897	0.020948	-0.0080518	0.023706	-0.010809	0.013445	0.019129	-0.0056835	0.020771	-0.0073255	0.014063	0.016798	-0.0027349	0.017463	-0.0033991	0.050907	0.081161	-0.030254	0.090839	-0.039933	0.052926	0.074068	-0.021142	0.080057	-0.027131	0.055203	0.065456	-0.010254	0.067859	-0.012657	0.089483	0.13973	-0.05025	0.15495	-0.065467	0.092763	0.12784	-0.035074	0.13744	-0.044674	0.096508	0.11327	-0.016764	0.11744	-0.020927
91	8188014	0.012858	0.020878	-0.0080202	0.023634	-0.010776	0.013418	0.019056	-0.0056386	0.020727	-0.0073095	0.01405	0.016737	-0.0026871	0.017444	-0.0033938	0.05076	0.080868	-0.030108	0.090587	-0.039827	0.052824	0.073844	-0.02102	0.0799	-0.027076	0.055153	0.065295	-0.010141	0.067795	-0.012641	0.089241	0.13913	-0.049893	0.15455	-0.065309	0.092594	0.12739	-0.0348	0.13718	-0.044589	0.096427	0.11323	-0.016801	0.11733	-0.020902
92	8238932	0.012819	0.020744	-0.0079249	0.023562	-0.010743	0.01339	0.018991	-0.0056008	0.020684	-0.0072939	0.014037	0.016711	-0.0026734	0.017426	-0.0033887	0.050614	0.080361	-0.029747	0.090333	-0.039719	0.052721	0.073603	-0.020881	0.079743	-0.027022	0.055104	0.065151	-0.010047	0.067729	-0.012625	0.088998	0.13843	-0.049433	0.15415	-0.065151	0.092423	0.12713	-0.034703	0.13693	-0.04451	0.096345	0.11304	-0.016693	0.11722	-0.020877
93	8288710	0.01278	0.020658	-0.0078783	0.023491	-0.010712	0.013363	0.018901	-0.0055382	0.020641	-0.0072779	0.014024	0.016703	-0.0026796	0.017408	-0.0033844	0.050467	0.080122	-0.029655	0.090084	-0.039617	0.052619	0.073317	-0.020699	0.079586	-0.026968	0.055054	0.065086	-0.010032	0.067664	-0.01261	0.088754	0.13782	-0.049069	0.15375	-0.064997	0.092252	0.12667	-0.034415	0.13668	-0.04443	0.096262	0.11285	-0.016586	0.11712	-0.020853
94	8337348	0.012741	0.020523	-0.0077826	0.02342	-0.01068	0.013335	0.018833	-0.0054981	0.020597	-0.0072622	0.01401	0.016675	-0.0026641	0.017391	-0.0033802	0.05032	0.07955	-0.02923	0.089831	-0.039511	0.052515	0.073109	-0.020594	0.079431	-0.026916	0.055004	0.065039	-0.010036	0.067602	-0.012598	0.088509	0.13729	-0.048779	0.15336	-0.064848	0.092081	0.12621	-0.034131	0.13643	-0.044351	0.096179	0.11274	-0.016562	0.11701	-0.020831
95	8384842	0.012701	0.020513	-0.0078119	0.023352	-0.010651	0.013307	0.018756	-0.0054485	0.020554	-0.0072466	0.013997	0.01665	-0.0026534	0.017373	-0.0033763	0.050172	0.079317	-0.029145	0.089584	-0.039412	0.052411	0.072851	-0.020439	0.079276	-0.026865	0.054953	0.064903	-0.00995	0.067538	-0.012585	0.088263	0.13669	-0.048428	0.15296	-0.064701	0.091908	0.12589	-0.033986	0.13618	-0.044276	0.096095	0.11256	-0.016469	0.11691	-0.02081
96	8431190	0.012661	0.020351	-0.00769	0.023283	-0.010621	0.01328	0.018707	-0.0054271	0.020511	-0.0072318	0.013984	0.016557	-0.0025729	0.017354	-0.0033706	0.050024	0.078888	-0.028864	0.089337	-0.039313	0.052307	0.072591	-0.020283	0.079122	-0.026815	0.054903	0.064749	-0.0098463	0.067474	-0.012571	0.088016	0.13608	-0.048067	0.15257	-0.064558	0.091736	0.12544	-0.033709	0.13594	-0.044201	0.096011	0.11244	-0.016426	0.1168	-0.020792
97	8476390	0.012622	0.020213	-0.0075911	0.023213	-0.010591	0.013252	0.018596	-0.0053445	0.020468	-0.007216	0.01397	0.016581	-0.0026112	0.017337	-0.0033666	0.049876	0.078467	-0.028592	0.08909	-0.039215	0.052203	0.072365	-0.020163	0.078969	-0.026766	0.054852	0.064594	-0.0097423	0.067408	-0.012556	0.087769	0.13544	-0.047672	0.15219	-0.064416	0.091562	0.12503	-0.033467	0.13569	-0.044126	0.095927	0.11218	-0.016256	0.1167	-0.020771
98	8520441	0.012582	0.020145	-0.007563	0.023145	-0.010562	0.013224	0.018585	-0.0053607	0.020426	-0.0072021	0.013957	0.016579	-0.0026223	0.01732	-0.0033634	0.049727	0.078094	-0.028367	0.088845	-0.039118	0.052098	0.072027	-0.019928	0.078814	-0.026715	0.054801	0.064522	-0.0097209	0.067344	-0.012543	0.087521	0.13496	-0.047437	0.1518	-0.064281	0.091387	0.12484	-0.03345	0.13545	-0.04406	0.095842	0.11202	-0.016175	0.11659	-0.020751
99	8563342	0.012543	0.020064	-0.0075217	0.023077	-0.010534	0.013196	0.018536	-0.00534	0.020384	-0.0071889	0.013943	0.016551	-0.0026081	0.017303	-0.0033604	0.049578	0.077754	-0.028176	0.088602	-0.039024	0.051993	0.071856	-0.019863	0.078661	-0.026668	0.05475	0.064372	-0.009622	0.067279	-0.012528	0.087272	0.1343	-0.047026	0.15142	-0.064146	0.091211	0.12435	-0.033138	0.1352	-0.043992	0.095757	0.1119	-0.016143	0.11649	-0.020734
100	8605092	0.012503	0.019946	-0.0074428	0.023009	-0.010507	0.013167	0.018458	-0.0052905	0.020343	-0.0071756	0.013929	0.016517	-0.0025879	0.017286	-0.0033573	0.049429	0.077366	-0.027937	0.08836	-0.038931	0.051888	0.071673	-0.019785	0.078511	-0.026623	0.054699	0.064331	-0.0096325	0.067215	-0.012516	0.087023	0.13364	-0.046614	0.15103	-0.064012	0.091035	0.12411	-0.033075	0.13496	-0.043929	0.095671	0.11171	-0.016038	0.11639	-0.020716
101	8645690	0.012463	0.019807	-0.0073441	0.022942	-0.010478	0.013139	0.018429	-0.0052901	0.020302	-0.0071636	0.013915	0.01649	-0.0025751	0.017269	-0.0033543	0.049278	0.077094	-0.027816	0.088121	-0.038842	0.051781	0.071417	-0.019635	0.07836	-0.026579	0.054647	0.064313	-0.0096667	0.067154	-0.012507	0.086772	0.13312	-0.04635	0.15065	-0.063882	0.090859	0.12345	-0.032587	0.13472	-0.043861	0.095586	0.11139	-0.015807	0.11628	-0.020696
102	8685135	0.012423	0.019733	-0.0073094	0.022875	-0.010451	0.01311	0.018369	-0.005259	0.020262	-0.007152	0.013901	0.016449	-0.0025482	0.017252	-0.0033511	0.049128	0.076642	-0.027514	0.087881	-0.038753	0.051675	0.07121	-0.019536	0.078211	-0.026536	0.054594	0.064161	-0.0095663	0.067091	-0.012497	0.086521	0.13258	-0.04606	0.15028	-0.063757	0.090681	0.12322	-0.032543	0.13448	-0.043799	0.095498	0.11146	-0.015962	0.11618	-0.020682
103	8723428	0.012383	0.019652	-0.0072689	0.022809	-0.010425	0.013081	0.018277	-0.0051956	0.020221	-0.0071399	0.013887	0.016461	-0.002574	0.017236	-0.003349	0.048977	0.07636	-0.027382	0.087645	-0.038668	0.051568	0.070939	-0.019371	0.078062	-0.026494	0.054542	0.064038	-0.0094956	0.067029	-0.012487	0.08627	0.13194	-0.045672	0.1499	-0.063632	0.090502	0.12293	-0.032423	0.13424	-0.043741	0.095411	0.11127	-0.01586	0.11608	-0.020669
104	8760568	0.012343	0.019543	-0.0071993	0.022743	-0.010399	0.013053	0.018181	-0.0051279	0.02018	-0.0071272	0.013873	0.01641	-0.002537	0.017219	-0.0033465	0.048826	0.076067	-0.027241	0.087411	-0.038585	0.051461	0.070759	-0.019298	0.077914	-0.026454	0.054489	0.064	-0.0095111	0.066967	-0.012478	0.086018	0.13131	-0.045293	0.14953	-0.063509	0.090324	0.12247	-0.032143	0.13401	-0.043682	0.095323	0.1111	-0.015774	0.11598	-0.020656
105	8796555	0.012303	0.019456	-0.0071527	0.022677	-0.010374	0.013024	0.018108	-0.0050834	0.020139	-0.0071146	0.013859	0.01634	-0.0024809	0.017202	-0.0033429	0.048674	0.075658	-0.026984	0.087178	-0.038503	0.051353	0.070468	-0.019115	0.077767	-0.026413	0.054436	0.063853	-0.0094172	0.066906	-0.012469	0.085765	0.13079	-0.045024	0.14915	-0.063389	0.090145	0.122	-0.03186	0.13377	-0.043622	0.095235	0.11089	-0.015653	0.11588	-0.020643
106	8831390	0.012263	0.01938	-0.0071173	0.022613	-0.01035	0.012996	0.018061	-0.0050656	0.020098	-0.0071027	0.013845	0.016322	-0.002477	0.017185	-0.0033398	0.048523	0.075289	-0.026766	0.086945	-0.038423	0.051246	0.070267	-0.019021	0.07762	-0.026374	0.054383	0.063745	-0.009362	0.066844	-0.012461	0.085511	0.13023	-0.044715	0.14878	-0.063273	0.089964	0.12176	-0.031796	0.13353	-0.043568	0.095147	0.11066	-0.015509	0.11578	-0.020629
107	8865074	0.012222	0.019269	-0.0070463	0.022548	-0.010326	0.012967	0.017984	-0.0050175	0.020058	-0.0070907	0.013831	0.016294	-0.0024635	0.017167	-0.0033367	0.04837	0.07493	-0.026559	0.086714	-0.038343	0.051138	0.069957	-0.018819	0.077472	-0.026334	0.05433	0.063575	-0.0092446	0.066781	-0.012451	0.085256	0.12978	-0.044521	0.14842	-0.063162	0.089783	0.12144	-0.031658	0.1333	-0.043516	0.095059	0.1105	-0.015437	0.11567	-0.020616
108	8897608	0.012182	0.019162	-0.0069803	0.022484	-0.010302	0.012938	0.017918	-0.0049796	0.020017	-0.007079	0.013817	0.016252	-0.0024349	0.01715	-0.0033335	0.048219	0.074508	-0.02629	0.086483	-0.038264	0.051029	0.069887	-0.018858	0.077329	-0.0263	0.054276	0.063585	-0.0093087	0.06672	-0.012444	0.085001	0.12912	-0.044122	0.14805	-0.063051	0.089602	0.12094	-0.031336	0.13306	-0.043463	0.09497	0.11037	-0.0154	0.11557	-0.020604
109	8928993	0.012142	0.019066	-0.0069244	0.02242	-0.010279	0.012909	0.017882	-0.0049732	0.019977	-0.0070681	0.013802	0.016296	-0.0024941	0.017134	-0.0033321	0.048066	0.074225	-0.026159	0.086254	-0.038188	0.05092	0.069598	-0.018678	0.077184	-0.026264	0.054223	0.063389	-0.0091658	0.066658	-0.012435	0.084745	0.12864	-0.043892	0.14769	-0.062945	0.08942	0.12056	-0.031135	0.13283	-0.043411	0.094881	0.11017	-0.015286	0.11547	-0.020592
110	8959230	0.012101	0.018984	-0.0068832	0.022357	-0.010256	0.01288	0.017805	-0.0049251	0.019937	-0.0070572	0.013788	0.016221	-0.0024333	0.017117	-0.0033296	0.047913	0.073825	-0.025911	0.086025	-0.038112	0.050811	0.069348	-0.018537	0.07704	-0.026229	0.054169	0.063316	-0.0091466	0.066597	-0.012428	0.084489	0.12794	-0.043448	0.14733	-0.062837	0.089238	0.12019	-0.030951	0.1326	-0.043361	0.09479	0.11017	-0.015379	0.11538	-0.020585
