## Supplementary Data: A zip file containing the simulation executable, the source code, R scripts, batch files, and simulation results. for "Age-related late-onset disease heritability patterns and implications for genome-wide association studies": CasesMultipleSameAgeCohortStatisticalPower.csv

age	X1	X2	X3	X4	X5	X6	X7	X8	X9
44	1.000e+00	1.000e+00	1.000e+00	1.000e+00	1.000e+00	1.000e+00	1.000e+00	1.000e+00	1.000e+00
45	1.024e+00	1.022e+00	1.017e+00	1.024e+00	1.021e+00	1.020e+00	1.022e+00	1.021e+00	1.019e+00
46	1.049e+00	1.044e+00	1.035e+00	1.048e+00	1.044e+00	1.040e+00	1.046e+00	1.044e+00	1.038e+00
47	1.074e+00	1.068e+00	1.053e+00	1.073e+00	1.066e+00	1.061e+00	1.069e+00	1.066e+00	1.058e+00
48	1.100e+00	1.092e+00	1.072e+00	1.099e+00	1.090e+00	1.082e+00	1.094e+00	1.090e+00	1.078e+00
49	1.128e+00	1.117e+00	1.092e+00	1.126e+00	1.114e+00	1.105e+00	1.119e+00	1.113e+00	1.099e+00
50	1.156e+00	1.142e+00	1.112e+00	1.154e+00	1.139e+00	1.127e+00	1.145e+00	1.138e+00	1.121e+00
51	1.185e+00	1.169e+00	1.133e+00	1.182e+00	1.165e+00	1.150e+00	1.173e+00	1.163e+00	1.143e+00
52	1.216e+00	1.196e+00	1.155e+00	1.212e+00	1.191e+00	1.174e+00	1.200e+00	1.189e+00	1.165e+00
53	1.247e+00	1.225e+00	1.178e+00	1.242e+00	1.218e+00	1.199e+00	1.229e+00	1.216e+00	1.188e+00
54	1.280e+00	1.255e+00	1.202e+00	1.274e+00	1.247e+00	1.225e+00	1.259e+00	1.244e+00	1.212e+00
55	1.313e+00	1.285e+00	1.226e+00	1.306e+00	1.276e+00	1.251e+00	1.290e+00	1.272e+00	1.236e+00
56	1.348e+00	1.317e+00	1.252e+00	1.340e+00	1.306e+00	1.278e+00	1.322e+00	1.301e+00	1.262e+00
57	1.385e+00	1.350e+00	1.280e+00	1.375e+00	1.337e+00	1.306e+00	1.355e+00	1.331e+00	1.288e+00
58	1.423e+00	1.384e+00	1.307e+00	1.411e+00	1.369e+00	1.334e+00	1.389e+00	1.362e+00	1.314e+00
59	1.462e+00	1.418e+00	1.336e+00	1.448e+00	1.401e+00	1.363e+00	1.424e+00	1.393e+00	1.341e+00
60	1.503e+00	1.454e+00	1.366e+00	1.487e+00	1.435e+00	1.392e+00	1.461e+00	1.426e+00	1.369e+00
61	1.545e+00	1.490e+00	1.396e+00	1.527e+00	1.470e+00	1.422e+00	1.498e+00	1.459e+00	1.398e+00
62	1.588e+00	1.527e+00	1.427e+00	1.568e+00	1.506e+00	1.452e+00	1.537e+00	1.493e+00	1.427e+00
63	1.632e+00	1.565e+00	1.458e+00	1.610e+00	1.542e+00	1.482e+00	1.576e+00	1.528e+00	1.456e+00
64	1.678e+00	1.604e+00	1.490e+00	1.654e+00	1.579e+00	1.513e+00	1.616e+00	1.564e+00	1.487e+00
65	1.724e+00	1.643e+00	1.522e+00	1.698e+00	1.617e+00	1.543e+00	1.657e+00	1.600e+00	1.517e+00
66	1.771e+00	1.684e+00	1.553e+00	1.743e+00	1.655e+00	1.574e+00	1.699e+00	1.636e+00	1.547e+00
67	1.820e+00	1.725e+00	1.586e+00	1.789e+00	1.694e+00	1.606e+00	1.742e+00	1.673e+00	1.579e+00
68	1.870e+00	1.767e+00	1.618e+00	1.836e+00	1.734e+00	1.637e+00	1.785e+00	1.711e+00	1.610e+00
69	1.921e+00	1.808e+00	1.650e+00	1.883e+00	1.773e+00	1.668e+00	1.829e+00	1.749e+00	1.640e+00
70	1.971e+00	1.851e+00	1.682e+00	1.931e+00	1.813e+00	1.699e+00	1.873e+00	1.787e+00	1.671e+00
71	2.024e+00	1.894e+00	1.715e+00	1.980e+00	1.853e+00	1.730e+00	1.917e+00	1.825e+00	1.701e+00
72	2.076e+00	1.937e+00	1.746e+00	2.028e+00	1.893e+00	1.760e+00	1.962e+00	1.863e+00	1.731e+00
73	2.128e+00	1.980e+00	1.777e+00	2.077e+00	1.933e+00	1.791e+00	2.006e+00	1.900e+00	1.760e+00
74	2.181e+00	2.023e+00	1.808e+00	2.125e+00	1.973e+00	1.820e+00	2.051e+00	1.938e+00	1.789e+00
75	2.235e+00	2.065e+00	1.839e+00	2.174e+00	2.013e+00	1.850e+00	2.095e+00	1.975e+00	1.817e+00
76	2.288e+00	2.107e+00	1.868e+00	2.223e+00	2.052e+00	1.878e+00	2.140e+00	2.012e+00	1.844e+00
77	2.341e+00	2.149e+00	1.896e+00	2.271e+00	2.091e+00	1.905e+00	2.183e+00	2.047e+00	1.871e+00
78	2.393e+00	2.190e+00	1.923e+00	2.318e+00	2.129e+00	1.932e+00	2.226e+00	2.082e+00	1.896e+00
79	2.446e+00	2.230e+00	1.950e+00	2.365e+00	2.166e+00	1.958e+00	2.269e+00	2.116e+00	1.921e+00
80	2.498e+00	2.269e+00	1.975e+00	2.412e+00	2.202e+00	1.982e+00	2.311e+00	2.149e+00	1.944e+00
81	2.549e+00	2.307e+00	1.998e+00	2.458e+00	2.237e+00	2.006e+00	2.353e+00	2.182e+00	1.967e+00
82	2.600e+00	2.344e+00	2.020e+00	2.503e+00	2.271e+00	2.028e+00	2.393e+00	2.213e+00	1.988e+00
83	2.649e+00	2.379e+00	2.041e+00	2.546e+00	2.303e+00	2.049e+00	2.432e+00	2.242e+00	2.007e+00
84	2.698e+00	2.414e+00	2.061e+00	2.590e+00	2.334e+00	2.068e+00	2.470e+00	2.271e+00	2.026e+00
85	2.746e+00	2.447e+00	2.079e+00	2.632e+00	2.363e+00	2.087e+00	2.508e+00	2.298e+00	2.043e+00
86	2.791e+00	2.478e+00	2.095e+00	2.672e+00	2.391e+00	2.103e+00	2.543e+00	2.323e+00	2.057e+00
87	2.833e+00	2.507e+00	2.110e+00	2.710e+00	2.416e+00	2.117e+00	2.576e+00	2.346e+00	2.070e+00
88	2.875e+00	2.534e+00	2.123e+00	2.746e+00	2.441e+00	2.130e+00	2.607e+00	2.367e+00	2.081e+00
89	2.913e+00	2.558e+00	2.134e+00	2.780e+00	2.462e+00	2.141e+00	2.636e+00	2.386e+00	2.090e+00
90	2.947e+00	2.578e+00	2.141e+00	2.809e+00	2.479e+00	2.148e+00	2.661e+00	2.401e+00	2.095e+00
91	2.976e+00	2.594e+00	2.145e+00	2.833e+00	2.493e+00	2.152e+00	2.681e+00	2.412e+00	2.097e+00
92	3.002e+00	2.608e+00	2.146e+00	2.855e+00	2.504e+00	2.153e+00	2.698e+00	2.421e+00	2.096e+00
93	3.023e+00	2.617e+00	2.144e+00	2.872e+00	2.511e+00	2.151e+00	2.712e+00	2.426e+00	2.093e+00
94	3.040e+00	2.622e+00	2.139e+00	2.885e+00	2.515e+00	2.146e+00	2.721e+00	2.427e+00	2.087e+00
95	3.052e+00	2.624e+00	2.132e+00	2.894e+00	2.515e+00	2.138e+00	2.727e+00	2.426e+00	2.078e+00
96	3.061e+00	2.623e+00	2.121e+00	2.899e+00	2.512e+00	2.128e+00	2.729e+00	2.421e+00	2.066e+00
97	3.064e+00	2.617e+00	2.108e+00	2.899e+00	2.505e+00	2.115e+00	2.727e+00	2.413e+00	2.052e+00
98	3.062e+00	2.608e+00	2.092e+00	2.896e+00	2.495e+00	2.099e+00	2.721e+00	2.402e+00	2.035e+00
99	3.056e+00	2.595e+00	2.073e+00	2.887e+00	2.481e+00	2.080e+00	2.711e+00	2.387e+00	2.015e+00
100	3.045e+00	2.578e+00	2.051e+00	2.875e+00	2.464e+00	2.059e+00	2.697e+00	2.370e+00	1.994e+00
