## Supplementary Data: A zip file containing the simulation executable, the source code, R scripts, batch files, and simulation results. for "Age-related late-onset disease heritability patterns and implications for genome-wide association studies": CasesMultipleYoungOldCohortStatisticalPower.csv

age	X1	X2	X3	X4	X5	X6	X7	X8	X9
44	1.000e+00	1.000e+00	1.000e+00	1.000e+00	1.000e+00	1.000e+00	1.000e+00	1.000e+00	1.000e+00
45	9.993e-01	9.993e-01	9.993e-01	9.992e-01	9.993e-01	9.994e-01	9.993e-01	9.993e-01	9.993e-01
46	9.982e-01	9.982e-01	9.983e-01	9.982e-01	9.982e-01	9.984e-01	9.982e-01	9.982e-01	9.983e-01
47	9.968e-01	9.968e-01	9.969e-01	9.968e-01	9.968e-01	9.971e-01	9.969e-01	9.969e-01	9.969e-01
48	9.951e-01	9.951e-01	9.951e-01	9.951e-01	9.951e-01	9.954e-01	9.951e-01	9.952e-01	9.952e-01
49	9.931e-01	9.931e-01	9.931e-01	9.931e-01	9.931e-01	9.933e-01	9.931e-01	9.932e-01	9.932e-01
50	9.908e-01	9.908e-01	9.906e-01	9.908e-01	9.907e-01	9.909e-01	9.908e-01	9.908e-01	9.908e-01
51	9.881e-01	9.881e-01	9.879e-01	9.881e-01	9.881e-01	9.882e-01	9.881e-01	9.881e-01	9.880e-01
52	9.852e-01	9.851e-01	9.847e-01	9.851e-01	9.851e-01	9.851e-01	9.852e-01	9.851e-01	9.850e-01
53	9.820e-01	9.818e-01	9.814e-01	9.819e-01	9.817e-01	9.818e-01	9.818e-01	9.818e-01	9.816e-01
54	9.784e-01	9.782e-01	9.776e-01	9.783e-01	9.781e-01	9.781e-01	9.782e-01	9.781e-01	9.778e-01
55	9.746e-01	9.742e-01	9.735e-01	9.745e-01	9.741e-01	9.740e-01	9.743e-01	9.741e-01	9.737e-01
56	9.705e-01	9.701e-01	9.692e-01	9.703e-01	9.699e-01	9.697e-01	9.702e-01	9.699e-01	9.693e-01
57	9.662e-01	9.657e-01	9.646e-01	9.660e-01	9.655e-01	9.652e-01	9.657e-01	9.655e-01	9.648e-01
58	9.615e-01	9.608e-01	9.597e-01	9.613e-01	9.606e-01	9.602e-01	9.610e-01	9.605e-01	9.598e-01
59	9.565e-01	9.556e-01	9.543e-01	9.561e-01	9.554e-01	9.548e-01	9.558e-01	9.553e-01	9.544e-01
60	9.512e-01	9.502e-01	9.487e-01	9.508e-01	9.499e-01	9.492e-01	9.504e-01	9.498e-01	9.487e-01
61	9.456e-01	9.444e-01	9.427e-01	9.452e-01	9.441e-01	9.433e-01	9.447e-01	9.439e-01	9.427e-01
62	9.394e-01	9.381e-01	9.361e-01	9.390e-01	9.377e-01	9.367e-01	9.385e-01	9.375e-01	9.360e-01
63	9.330e-01	9.315e-01	9.291e-01	9.324e-01	9.310e-01	9.298e-01	9.319e-01	9.307e-01	9.290e-01
64	9.263e-01	9.245e-01	9.219e-01	9.257e-01	9.240e-01	9.225e-01	9.249e-01	9.236e-01	9.217e-01
65	9.192e-01	9.170e-01	9.140e-01	9.185e-01	9.165e-01	9.147e-01	9.176e-01	9.161e-01	9.138e-01
66	9.116e-01	9.092e-01	9.056e-01	9.107e-01	9.085e-01	9.065e-01	9.098e-01	9.081e-01	9.055e-01
67	9.037e-01	9.010e-01	8.970e-01	9.028e-01	9.002e-01	8.978e-01	9.017e-01	8.997e-01	8.968e-01
68	8.955e-01	8.925e-01	8.880e-01	8.945e-01	8.916e-01	8.888e-01	8.932e-01	8.910e-01	8.877e-01
69	8.870e-01	8.836e-01	8.784e-01	8.859e-01	8.826e-01	8.793e-01	8.843e-01	8.819e-01	8.781e-01
70	8.781e-01	8.743e-01	8.684e-01	8.768e-01	8.731e-01	8.694e-01	8.752e-01	8.723e-01	8.681e-01
71	8.689e-01	8.646e-01	8.582e-01	8.675e-01	8.634e-01	8.592e-01	8.656e-01	8.624e-01	8.578e-01
72	8.595e-01	8.547e-01	8.475e-01	8.578e-01	8.533e-01	8.485e-01	8.558e-01	8.523e-01	8.471e-01
73	8.498e-01	8.444e-01	8.365e-01	8.479e-01	8.429e-01	8.375e-01	8.457e-01	8.418e-01	8.361e-01
74	8.397e-01	8.339e-01	8.252e-01	8.377e-01	8.323e-01	8.263e-01	8.353e-01	8.310e-01	8.247e-01
75	8.295e-01	8.231e-01	8.136e-01	8.273e-01	8.213e-01	8.147e-01	8.246e-01	8.199e-01	8.131e-01
76	8.193e-01	8.123e-01	8.019e-01	8.168e-01	8.103e-01	8.030e-01	8.139e-01	8.087e-01	8.012e-01
77	8.088e-01	8.012e-01	7.899e-01	8.060e-01	7.990e-01	7.910e-01	8.029e-01	7.973e-01	7.892e-01
78	7.981e-01	7.899e-01	7.777e-01	7.951e-01	7.875e-01	7.788e-01	7.918e-01	7.855e-01	7.769e-01
79	7.875e-01	7.786e-01	7.655e-01	7.842e-01	7.760e-01	7.665e-01	7.806e-01	7.739e-01	7.646e-01
80	7.768e-01	7.672e-01	7.532e-01	7.733e-01	7.645e-01	7.542e-01	7.694e-01	7.621e-01	7.522e-01
81	7.659e-01	7.558e-01	7.406e-01	7.621e-01	7.527e-01	7.417e-01	7.581e-01	7.502e-01	7.396e-01
82	7.551e-01	7.442e-01	7.282e-01	7.510e-01	7.410e-01	7.292e-01	7.467e-01	7.383e-01	7.269e-01
83	7.445e-01	7.329e-01	7.158e-01	7.401e-01	7.294e-01	7.168e-01	7.356e-01	7.266e-01	7.145e-01
84	7.338e-01	7.216e-01	7.036e-01	7.293e-01	7.179e-01	7.045e-01	7.245e-01	7.149e-01	7.020e-01
85	7.232e-01	7.102e-01	6.913e-01	7.183e-01	7.063e-01	6.920e-01	7.133e-01	7.031e-01	6.896e-01
86	7.128e-01	6.991e-01	6.793e-01	7.077e-01	6.949e-01	6.799e-01	7.023e-01	6.916e-01	6.773e-01
87	7.026e-01	6.882e-01	6.674e-01	6.973e-01	6.838e-01	6.679e-01	6.916e-01	6.803e-01	6.653e-01
88	6.925e-01	6.773e-01	6.557e-01	6.869e-01	6.728e-01	6.560e-01	6.810e-01	6.691e-01	6.533e-01
89	6.825e-01	6.666e-01	6.441e-01	6.767e-01	6.619e-01	6.442e-01	6.704e-01	6.579e-01	6.415e-01
90	6.727e-01	6.560e-01	6.326e-01	6.667e-01	6.512e-01	6.327e-01	6.602e-01	6.470e-01	6.299e-01
91	6.631e-01	6.457e-01	6.213e-01	6.569e-01	6.407e-01	6.214e-01	6.501e-01	6.364e-01	6.184e-01
92	6.536e-01	6.355e-01	6.101e-01	6.472e-01	6.303e-01	6.102e-01	6.402e-01	6.259e-01	6.072e-01
93	6.443e-01	6.254e-01	5.990e-01	6.376e-01	6.201e-01	5.992e-01	6.304e-01	6.155e-01	5.962e-01
94	6.352e-01	6.155e-01	5.882e-01	6.283e-01	6.102e-01	5.884e-01	6.208e-01	6.054e-01	5.853e-01
95	6.261e-01	6.058e-01	5.774e-01	6.190e-01	6.003e-01	5.778e-01	6.114e-01	5.954e-01	5.746e-01
96	6.172e-01	5.962e-01	5.667e-01	6.100e-01	5.906e-01	5.673e-01	6.020e-01	5.855e-01	5.641e-01
97	6.085e-01	5.867e-01	5.563e-01	6.011e-01	5.810e-01	5.570e-01	5.929e-01	5.758e-01	5.537e-01
98	5.999e-01	5.774e-01	5.459e-01	5.923e-01	5.716e-01	5.469e-01	5.839e-01	5.663e-01	5.435e-01
99	5.914e-01	5.682e-01	5.358e-01	5.836e-01	5.623e-01	5.369e-01	5.751e-01	5.569e-01	5.335e-01
100	5.831e-01	5.592e-01	5.258e-01	5.751e-01	5.532e-01	5.271e-01	5.664e-01	5.477e-01	5.236e-01
