## Supplementary Data: A zip file containing the simulation executable, the source code, R scripts, batch files, and simulation results. for "Age-related late-onset disease heritability patterns and implications for genome-wide association studies": CasesNeededCohortStatisticalPower.csv

age	X1	X2	X3	X4	X5	X6	X7	X8	X9
44	4.608e+05	1.159e+06	6.366e+06	3.446e+04	8.582e+04	4.543e+05	1.318e+04	3.197e+04	1.676e+05
45	4.724e+05	1.183e+06	6.485e+06	3.533e+04	8.741e+04	4.636e+05	1.347e+04	3.262e+04	1.705e+05
46	4.833e+05	1.208e+06	6.593e+06	3.616e+04	8.938e+04	4.711e+05	1.378e+04	3.329e+04	1.741e+05
47	4.951e+05	1.228e+06	6.740e+06	3.700e+04	9.121e+04	4.786e+05	1.409e+04	3.403e+04	1.775e+05
48	5.074e+05	1.255e+06	6.834e+06	3.791e+04	9.306e+04	4.878e+05	1.441e+04	3.479e+04	1.809e+05
49	5.195e+05	1.287e+06	6.919e+06	3.887e+04	9.521e+04	4.988e+05	1.474e+04	3.556e+04	1.843e+05
50	5.318e+05	1.315e+06	7.027e+06	3.980e+04	9.737e+04	5.086e+05	1.508e+04	3.635e+04	1.875e+05
51	5.449e+05	1.344e+06	7.181e+06	4.076e+04	9.963e+04	5.204e+05	1.543e+04	3.714e+04	1.913e+05
52	5.592e+05	1.379e+06	7.353e+06	4.176e+04	1.019e+05	5.299e+05	1.580e+04	3.797e+04	1.948e+05
53	5.740e+05	1.413e+06	7.488e+06	4.281e+04	1.044e+05	5.419e+05	1.618e+04	3.879e+04	1.988e+05
54	5.895e+05	1.449e+06	7.634e+06	4.391e+04	1.067e+05	5.549e+05	1.657e+04	3.967e+04	2.032e+05
55	6.056e+05	1.486e+06	7.838e+06	4.503e+04	1.092e+05	5.670e+05	1.697e+04	4.060e+04	2.071e+05
56	6.214e+05	1.520e+06	7.966e+06	4.620e+04	1.117e+05	5.794e+05	1.740e+04	4.152e+04	2.113e+05
57	6.383e+05	1.560e+06	8.124e+06	4.740e+04	1.144e+05	5.913e+05	1.783e+04	4.251e+04	2.156e+05
58	6.557e+05	1.597e+06	8.318e+06	4.865e+04	1.172e+05	6.043e+05	1.829e+04	4.350e+04	2.202e+05
59	6.734e+05	1.637e+06	8.502e+06	4.994e+04	1.199e+05	6.172e+05	1.876e+04	4.449e+04	2.247e+05
60	6.924e+05	1.679e+06	8.702e+06	5.128e+04	1.228e+05	6.303e+05	1.925e+04	4.553e+04	2.294e+05
61	7.117e+05	1.722e+06	8.894e+06	5.263e+04	1.259e+05	6.432e+05	1.974e+04	4.658e+04	2.342e+05
62	7.317e+05	1.763e+06	9.098e+06	5.405e+04	1.289e+05	6.570e+05	2.025e+04	4.766e+04	2.391e+05
63	7.522e+05	1.806e+06	9.291e+06	5.553e+04	1.320e+05	6.708e+05	2.076e+04	4.879e+04	2.440e+05
64	7.732e+05	1.851e+06	9.479e+06	5.705e+04	1.352e+05	6.852e+05	2.129e+04	4.994e+04	2.491e+05
65	7.945e+05	1.896e+06	9.687e+06	5.855e+04	1.384e+05	6.991e+05	2.183e+04	5.108e+04	2.542e+05
66	8.165e+05	1.942e+06	9.897e+06	6.010e+04	1.417e+05	7.130e+05	2.238e+04	5.226e+04	2.592e+05
67	8.390e+05	1.990e+06	1.010e+07	6.172e+04	1.450e+05	7.268e+05	2.294e+04	5.345e+04	2.645e+05
68	8.617e+05	2.041e+06	1.031e+07	6.332e+04	1.484e+05	7.415e+05	2.351e+04	5.463e+04	2.694e+05
69	8.849e+05	2.091e+06	1.050e+07	6.496e+04	1.518e+05	7.552e+05	2.409e+04	5.583e+04	2.749e+05
70	9.084e+05	2.137e+06	1.070e+07	6.662e+04	1.552e+05	7.682e+05	2.467e+04	5.705e+04	2.802e+05
71	9.326e+05	2.186e+06	1.089e+07	6.829e+04	1.586e+05	7.828e+05	2.527e+04	5.828e+04	2.853e+05
72	9.568e+05	2.234e+06	1.111e+07	6.996e+04	1.620e+05	7.970e+05	2.585e+04	5.951e+04	2.900e+05
73	9.809e+05	2.286e+06	1.132e+07	7.165e+04	1.655e+05	8.114e+05	2.643e+04	6.069e+04	2.949e+05
74	1.005e+06	2.336e+06	1.152e+07	7.333e+04	1.690e+05	8.246e+05	2.702e+04	6.190e+04	2.999e+05
75	1.030e+06	2.386e+06	1.172e+07	7.502e+04	1.724e+05	8.376e+05	2.761e+04	6.311e+04	3.045e+05
76	1.055e+06	2.437e+06	1.190e+07	7.667e+04	1.757e+05	8.501e+05	2.819e+04	6.427e+04	3.089e+05
77	1.079e+06	2.484e+06	1.209e+07	7.828e+04	1.791e+05	8.628e+05	2.876e+04	6.539e+04	3.133e+05
78	1.102e+06	2.529e+06	1.227e+07	7.993e+04	1.823e+05	8.743e+05	2.933e+04	6.651e+04	3.176e+05
79	1.126e+06	2.574e+06	1.241e+07	8.155e+04	1.854e+05	8.859e+05	2.989e+04	6.757e+04	3.217e+05
80	1.151e+06	2.618e+06	1.258e+07	8.314e+04	1.885e+05	8.978e+05	3.044e+04	6.863e+04	3.255e+05
81	1.175e+06	2.661e+06	1.270e+07	8.472e+04	1.914e+05	9.086e+05	3.098e+04	6.964e+04	3.294e+05
82	1.198e+06	2.704e+06	1.284e+07	8.626e+04	1.943e+05	9.185e+05	3.151e+04	7.061e+04	3.331e+05
83	1.220e+06	2.744e+06	1.297e+07	8.778e+04	1.971e+05	9.279e+05	3.204e+04	7.157e+04	3.363e+05
84	1.243e+06	2.783e+06	1.312e+07	8.924e+04	1.997e+05	9.359e+05	3.253e+04	7.247e+04	3.391e+05
85	1.264e+06	2.823e+06	1.324e+07	9.066e+04	2.022e+05	9.435e+05	3.301e+04	7.333e+04	3.422e+05
86	1.285e+06	2.860e+06	1.335e+07	9.207e+04	2.044e+05	9.514e+05	3.348e+04	7.417e+04	3.446e+05
87	1.306e+06	2.892e+06	1.342e+07	9.342e+04	2.067e+05	9.578e+05	3.392e+04	7.488e+04	3.466e+05
88	1.325e+06	2.923e+06	1.350e+07	9.473e+04	2.087e+05	9.636e+05	3.434e+04	7.559e+04	3.482e+05
89	1.343e+06	2.952e+06	1.358e+07	9.592e+04	2.106e+05	9.697e+05	3.473e+04	7.621e+04	3.503e+05
90	1.360e+06	2.981e+06	1.363e+07	9.698e+04	2.124e+05	9.734e+05	3.507e+04	7.673e+04	3.517e+05
91	1.374e+06	3.003e+06	1.367e+07	9.790e+04	2.138e+05	9.759e+05	3.537e+04	7.716e+04	3.522e+05
92	1.385e+06	3.020e+06	1.368e+07	9.878e+04	2.149e+05	9.770e+05	3.564e+04	7.748e+04	3.514e+05
93	1.397e+06	3.029e+06	1.372e+07	9.937e+04	2.158e+05	9.784e+05	3.585e+04	7.768e+04	3.513e+05
94	1.404e+06	3.040e+06	1.374e+07	9.992e+04	2.161e+05	9.735e+05	3.600e+04	7.780e+04	3.506e+05
95	1.411e+06	3.041e+06	1.370e+07	1.002e+05	2.161e+05	9.736e+05	3.609e+04	7.774e+04	3.498e+05
96	1.418e+06	3.033e+06	1.353e+07	1.003e+05	2.160e+05	9.684e+05	3.606e+04	7.753e+04	3.475e+05
97	1.418e+06	3.026e+06	1.344e+07	1.001e+05	2.151e+05	9.604e+05	3.600e+04	7.729e+04	3.447e+05
98	1.412e+06	3.012e+06	1.332e+07	9.989e+04	2.136e+05	9.512e+05	3.586e+04	7.680e+04	3.410e+05
99	1.408e+06	2.992e+06	1.317e+07	9.932e+04	2.119e+05	9.390e+05	3.564e+04	7.601e+04	3.365e+05
100	1.391e+06	2.959e+06	1.297e+07	9.856e+04	2.094e+05	9.249e+05	3.528e+04	7.523e+04	3.321e+05
