## Supplementary Data: A zip file containing the simulation executable, the source code, R scripts, batch files, and simulation results. for "Age-related late-onset disease heritability patterns and implications for genome-wide association studies": CasesNeededCumulativeStatisticalPower.csv

age	X1	X2	X3	X4	X5	X6	X7	X8	X9
40	3.852e+05	9.998e+05	5.346e+06	2.926e+04	7.369e+04	3.991e+05	1.128e+04	2.761e+04	1.459e+05
41	3.961e+05	1.022e+06	5.479e+06	3.015e+04	7.571e+04	4.080e+05	1.157e+04	2.822e+04	1.475e+05
42	4.080e+05	1.046e+06	5.591e+06	3.098e+04	7.724e+04	4.179e+05	1.184e+04	2.896e+04	1.516e+05
43	4.191e+05	1.064e+06	5.711e+06	3.174e+04	7.918e+04	4.254e+05	1.215e+04	2.964e+04	1.552e+05
44	4.301e+05	1.089e+06	5.828e+06	3.251e+04	8.108e+04	4.334e+05	1.246e+04	3.038e+04	1.583e+05
45	4.409e+05	1.121e+06	5.934e+06	3.338e+04	8.297e+04	4.439e+05	1.277e+04	3.112e+04	1.618e+05
46	4.538e+05	1.152e+06	6.133e+06	3.423e+04	8.510e+04	4.530e+05	1.308e+04	3.179e+04	1.654e+05
47	4.658e+05	1.179e+06	6.287e+06	3.511e+04	8.709e+04	4.621e+05	1.339e+04	3.249e+04	1.693e+05
48	4.804e+05	1.202e+06	6.476e+06	3.597e+04	8.910e+04	4.712e+05	1.372e+04	3.324e+04	1.730e+05
49	4.930e+05	1.229e+06	6.621e+06	3.693e+04	9.106e+04	4.830e+05	1.405e+04	3.400e+04	1.765e+05
50	5.062e+05	1.255e+06	6.764e+06	3.789e+04	9.320e+04	4.931e+05	1.440e+04	3.477e+04	1.806e+05
51	5.202e+05	1.286e+06	6.916e+06	3.887e+04	9.539e+04	5.031e+05	1.475e+04	3.557e+04	1.842e+05
52	5.338e+05	1.321e+06	7.074e+06	3.986e+04	9.760e+04	5.134e+05	1.512e+04	3.635e+04	1.877e+05
53	5.487e+05	1.355e+06	7.228e+06	4.091e+04	9.995e+04	5.241e+05	1.549e+04	3.719e+04	1.918e+05
54	5.631e+05	1.388e+06	7.360e+06	4.197e+04	1.024e+05	5.352e+05	1.587e+04	3.809e+04	1.958e+05
55	5.784e+05	1.426e+06	7.504e+06	4.306e+04	1.048e+05	5.453e+05	1.627e+04	3.895e+04	1.999e+05
56	5.935e+05	1.463e+06	7.696e+06	4.420e+04	1.073e+05	5.564e+05	1.668e+04	3.987e+04	2.040e+05
57	6.101e+05	1.499e+06	7.864e+06	4.535e+04	1.099e+05	5.686e+05	1.710e+04	4.080e+04	2.081e+05
58	6.275e+05	1.537e+06	8.056e+06	4.658e+04	1.125e+05	5.800e+05	1.754e+04	4.175e+04	2.125e+05
59	6.444e+05	1.575e+06	8.228e+06	4.784e+04	1.153e+05	5.922e+05	1.799e+04	4.276e+04	2.166e+05
60	6.621e+05	1.614e+06	8.395e+06	4.913e+04	1.181e+05	6.049e+05	1.845e+04	4.375e+04	2.213e+05
61	6.811e+05	1.655e+06	8.595e+06	5.046e+04	1.209e+05	6.180e+05	1.892e+04	4.477e+04	2.260e+05
62	6.998e+05	1.695e+06	8.778e+06	5.185e+04	1.239e+05	6.320e+05	1.942e+04	4.582e+04	2.310e+05
63	7.193e+05	1.741e+06	8.969e+06	5.326e+04	1.269e+05	6.454e+05	1.992e+04	4.690e+04	2.357e+05
64	7.404e+05	1.783e+06	9.161e+06	5.472e+04	1.301e+05	6.590e+05	2.043e+04	4.801e+04	2.407e+05
65	7.613e+05	1.829e+06	9.347e+06	5.618e+04	1.332e+05	6.722e+05	2.096e+04	4.916e+04	2.458e+05
66	7.823e+05	1.873e+06	9.555e+06	5.770e+04	1.364e+05	6.862e+05	2.150e+04	5.030e+04	2.509e+05
67	8.043e+05	1.920e+06	9.747e+06	5.924e+04	1.396e+05	7.003e+05	2.205e+04	5.150e+04	2.560e+05
68	8.270e+05	1.966e+06	9.952e+06	6.083e+04	1.430e+05	7.148e+05	2.260e+04	5.268e+04	2.611e+05
69	8.500e+05	2.015e+06	1.012e+07	6.242e+04	1.464e+05	7.288e+05	2.317e+04	5.389e+04	2.662e+05
70	8.734e+05	2.064e+06	1.034e+07	6.401e+04	1.497e+05	7.436e+05	2.374e+04	5.509e+04	2.714e+05
71	8.975e+05	2.112e+06	1.054e+07	6.566e+04	1.530e+05	7.577e+05	2.432e+04	5.630e+04	2.763e+05
72	9.205e+05	2.159e+06	1.075e+07	6.732e+04	1.565e+05	7.719e+05	2.490e+04	5.751e+04	2.814e+05
73	9.448e+05	2.207e+06	1.094e+07	6.899e+04	1.599e+05	7.864e+05	2.549e+04	5.870e+04	2.862e+05
74	9.687e+05	2.256e+06	1.112e+07	7.065e+04	1.632e+05	8.005e+05	2.607e+04	5.991e+04	2.911e+05
75	9.930e+05	2.303e+06	1.132e+07	7.230e+04	1.665e+05	8.135e+05	2.666e+04	6.107e+04	2.957e+05
76	1.018e+06	2.350e+06	1.150e+07	7.396e+04	1.698e+05	8.271e+05	2.723e+04	6.224e+04	3.001e+05
77	1.042e+06	2.397e+06	1.167e+07	7.559e+04	1.730e+05	8.395e+05	2.780e+04	6.335e+04	3.044e+05
78	1.065e+06	2.442e+06	1.185e+07	7.721e+04	1.762e+05	8.515e+05	2.835e+04	6.446e+04	3.084e+05
79	1.089e+06	2.487e+06	1.202e+07	7.880e+04	1.792e+05	8.627e+05	2.890e+04	6.551e+04	3.124e+05
80	1.111e+06	2.531e+06	1.218e+07	8.035e+04	1.821e+05	8.735e+05	2.943e+04	6.651e+04	3.162e+05
81	1.133e+06	2.573e+06	1.231e+07	8.186e+04	1.849e+05	8.827e+05	2.994e+04	6.747e+04	3.197e+05
82	1.154e+06	2.611e+06	1.243e+07	8.331e+04	1.876e+05	8.919e+05	3.043e+04	6.836e+04	3.227e+05
83	1.176e+06	2.648e+06	1.254e+07	8.470e+04	1.900e+05	8.998e+05	3.090e+04	6.919e+04	3.254e+05
84	1.196e+06	2.684e+06	1.264e+07	8.602e+04	1.923e+05	9.069e+05	3.134e+04	6.997e+04	3.278e+05
85	1.214e+06	2.716e+06	1.273e+07	8.726e+04	1.944e+05	9.128e+05	3.176e+04	7.067e+04	3.300e+05
86	1.232e+06	2.746e+06	1.280e+07	8.842e+04	1.964e+05	9.178e+05	3.215e+04	7.130e+04	3.318e+05
87	1.249e+06	2.773e+06	1.286e+07	8.950e+04	1.981e+05	9.216e+05	3.250e+04	7.187e+04	3.331e+05
88	1.265e+06	2.796e+06	1.292e+07	9.048e+04	1.996e+05	9.248e+05	3.282e+04	7.235e+04	3.341e+05
89	1.279e+06	2.816e+06	1.296e+07	9.140e+04	2.009e+05	9.267e+05	3.311e+04	7.275e+04	3.346e+05
90	1.292e+06	2.835e+06	1.298e+07	9.221e+04	2.020e+05	9.275e+05	3.336e+04	7.309e+04	3.349e+05
91	1.304e+06	2.849e+06	1.298e+07	9.293e+04	2.029e+05	9.270e+05	3.358e+04	7.333e+04	3.346e+05
92	1.313e+06	2.860e+06	1.296e+07	9.353e+04	2.035e+05	9.265e+05	3.376e+04	7.351e+04	3.341e+05
93	1.323e+06	2.869e+06	1.295e+07	9.407e+04	2.040e+05	9.245e+05	3.390e+04	7.360e+04	3.333e+05
94	1.330e+06	2.874e+06	1.292e+07	9.450e+04	2.042e+05	9.215e+05	3.402e+04	7.362e+04	3.321e+05
95	1.336e+06	2.877e+06	1.287e+07	9.483e+04	2.042e+05	9.176e+05	3.410e+04	7.356e+04	3.306e+05
96	1.341e+06	2.877e+06	1.281e+07	9.509e+04	2.040e+05	9.127e+05	3.415e+04	7.344e+04	3.288e+05
97	1.345e+06	2.875e+06	1.275e+07	9.524e+04	2.037e+05	9.073e+05	3.417e+04	7.326e+04	3.269e+05
98	1.348e+06	2.870e+06	1.266e+07	9.532e+04	2.031e+05	9.012e+05	3.415e+04	7.302e+04	3.246e+05
99	1.349e+06	2.861e+06	1.257e+07	9.530e+04	2.024e+05	8.945e+05	3.412e+04	7.271e+04	3.221e+05
100	1.350e+06	2.851e+06	1.246e+07	9.520e+04	2.016e+05	8.869e+05	3.405e+04	7.235e+04	3.193e+05
