## Supplementary Data: A zip file containing the simulation executable, the source code, R scripts, batch files, and simulation results. for "Age-related late-onset disease heritability patterns and implications for genome-wide association studies": CasesNeededStatisticalPower.csv

age	X1	X2	X3	X4	X5	X6	X7	X8	X9
40	4.064e+05	1.048e+06	5.437e+06	3.102e+04	7.699e+04	4.104e+05	1.174e+04	2.897e+04	1.567e+05
41	4.226e+05	1.075e+06	5.801e+06	3.234e+04	8.063e+04	4.297e+05	1.226e+04	2.968e+04	1.514e+05
42	4.428e+05	1.117e+06	5.914e+06	3.337e+04	8.160e+04	4.464e+05	1.263e+04	3.111e+04	1.634e+05
43	4.564e+05	1.123e+06	6.111e+06	3.430e+04	8.571e+04	4.502e+05	1.320e+04	3.191e+04	1.674e+05
44	4.723e+05	1.185e+06	6.271e+06	3.547e+04	8.828e+04	4.639e+05	1.364e+04	3.323e+04	1.700e+05
45	4.871e+05	1.256e+06	6.384e+06	3.711e+04	9.110e+04	4.884e+05	1.410e+04	3.427e+04	1.768e+05
46	5.154e+05	1.302e+06	7.100e+06	3.823e+04	9.521e+04	4.960e+05	1.455e+04	3.494e+04	1.823e+05
47	5.287e+05	1.317e+06	7.090e+06	3.972e+04	9.742e+04	5.091e+05	1.499e+04	3.615e+04	1.895e+05
48	5.644e+05	1.335e+06	7.560e+06	4.086e+04	1.005e+05	5.227e+05	1.559e+04	3.747e+04	1.936e+05
49	5.704e+05	1.392e+06	7.502e+06	4.280e+04	1.031e+05	5.553e+05	1.608e+04	3.866e+04	1.983e+05
50	5.937e+05	1.430e+06	7.712e+06	4.427e+04	1.073e+05	5.599e+05	1.670e+04	3.989e+04	2.074e+05
51	6.201e+05	1.503e+06	7.989e+06	4.579e+04	1.109e+05	5.747e+05	1.727e+04	4.118e+04	2.096e+05
52	6.368e+05	1.589e+06	8.267e+06	4.735e+04	1.143e+05	5.905e+05	1.793e+04	4.232e+04	2.150e+05
53	6.685e+05	1.624e+06	8.481e+06	4.941e+04	1.189e+05	6.113e+05	1.845e+04	4.392e+04	2.246e+05
54	6.882e+05	1.678e+06	8.503e+06	5.111e+04	1.231e+05	6.307e+05	1.918e+04	4.577e+04	2.302e+05
55	7.168e+05	1.770e+06	8.830e+06	5.296e+04	1.269e+05	6.388e+05	1.992e+04	4.684e+04	2.377e+05
56	7.403e+05	1.818e+06	9.547e+06	5.524e+04	1.316e+05	6.640e+05	2.066e+04	4.879e+04	2.442e+05
57	7.795e+05	1.876e+06	9.600e+06	5.712e+04	1.367e+05	6.942e+05	2.140e+04	5.033e+04	2.502e+05
58	8.167e+05	1.943e+06	1.013e+07	5.988e+04	1.406e+05	7.065e+05	2.225e+04	5.210e+04	2.605e+05
59	8.383e+05	2.011e+06	1.023e+07	6.233e+04	1.480e+05	7.342e+05	2.313e+04	5.435e+04	2.650e+05
60	8.773e+05	2.096e+06	1.047e+07	6.486e+04	1.517e+05	7.603e+05	2.406e+04	5.593e+04	2.798e+05
61	9.242e+05	2.174e+06	1.119e+07	6.750e+04	1.571e+05	7.902e+05	2.507e+04	5.796e+04	2.873e+05
62	9.538e+05	2.251e+06	1.132e+07	7.073e+04	1.645e+05	8.250e+05	2.611e+04	6.028e+04	3.000e+05
63	1.001e+06	2.399e+06	1.180e+07	7.354e+04	1.714e+05	8.448e+05	2.724e+04	6.273e+04	3.061e+05
64	1.062e+06	2.441e+06	1.218e+07	7.703e+04	1.786e+05	8.723e+05	2.830e+04	6.513e+04	3.187e+05
65	1.101e+06	2.575e+06	1.251e+07	8.005e+04	1.846e+05	8.980e+05	2.961e+04	6.821e+04	3.322e+05
66	1.144e+06	2.641e+06	1.325e+07	8.393e+04	1.934e+05	9.382e+05	3.089e+04	7.042e+04	3.432e+05
67	1.208e+06	2.792e+06	1.348e+07	8.765e+04	1.995e+05	9.708e+05	3.219e+04	7.391e+04	3.542e+05
68	1.272e+06	2.894e+06	1.417e+07	9.212e+04	2.099e+05	1.017e+06	3.359e+04	7.659e+04	3.680e+05
69	1.331e+06	3.048e+06	1.415e+07	9.597e+04	2.191e+05	1.044e+06	3.517e+04	7.997e+04	3.810e+05
70	1.400e+06	3.193e+06	1.537e+07	1.003e+05	2.266e+05	1.098e+06	3.681e+04	8.327e+04	3.973e+05
71	1.478e+06	3.301e+06	1.579e+07	1.058e+05	2.372e+05	1.130e+06	3.854e+04	8.678e+04	4.075e+05
72	1.524e+06	3.436e+06	1.666e+07	1.110e+05	2.498e+05	1.179e+06	4.050e+04	9.058e+04	4.302e+05
73	1.626e+06	3.611e+06	1.699e+07	1.165e+05	2.605e+05	1.233e+06	4.246e+04	9.459e+04	4.387e+05
74	1.701e+06	3.807e+06	1.751e+07	1.220e+05	2.706e+05	1.283e+06	4.444e+04	9.895e+04	4.610e+05
75	1.801e+06	3.956e+06	1.866e+07	1.284e+05	2.826e+05	1.316e+06	4.663e+04	1.031e+05	4.767e+05
76	1.907e+06	4.158e+06	1.925e+07	1.353e+05	2.979e+05	1.395e+06	4.880e+04	1.080e+05	4.940e+05
77	2.004e+06	4.374e+06	1.986e+07	1.417e+05	3.122e+05	1.432e+06	5.132e+04	1.125e+05	5.155e+05
78	2.104e+06	4.569e+06	2.115e+07	1.497e+05	3.269e+05	1.494e+06	5.379e+04	1.180e+05	5.337e+05
79	2.217e+06	4.818e+06	2.187e+07	1.576e+05	3.415e+05	1.554e+06	5.667e+04	1.231e+05	5.589e+05
80	2.342e+06	5.064e+06	2.283e+07	1.657e+05	3.565e+05	1.620e+06	5.951e+04	1.288e+05	5.852e+05
81	2.454e+06	5.321e+06	2.321e+07	1.750e+05	3.752e+05	1.664e+06	6.271e+04	1.347e+05	6.058e+05
82	2.595e+06	5.519e+06	2.439e+07	1.843e+05	3.924e+05	1.754e+06	6.583e+04	1.405e+05	6.251e+05
83	2.784e+06	5.825e+06	2.526e+07	1.941e+05	4.099e+05	1.817e+06	6.921e+04	1.471e+05	6.512e+05
84	2.901e+06	6.115e+06	2.631e+07	2.045e+05	4.300e+05	1.887e+06	7.287e+04	1.543e+05	6.784e+05
85	3.056e+06	6.417e+06	2.768e+07	2.146e+05	4.488e+05	1.957e+06	7.672e+04	1.609e+05	7.090e+05
86	3.238e+06	6.714e+06	2.837e+07	2.266e+05	4.744e+05	2.039e+06	8.052e+04	1.684e+05	7.344e+05
87	3.444e+06	7.082e+06	2.987e+07	2.381e+05	4.932e+05	2.109e+06	8.459e+04	1.763e+05	7.625e+05
88	3.579e+06	7.336e+06	3.135e+07	2.510e+05	5.172e+05	2.209e+06	8.886e+04	1.841e+05	7.903e+05
89	3.816e+06	7.704e+06	3.256e+07	2.647e+05	5.382e+05	2.287e+06	9.342e+04	1.923e+05	8.192e+05
90	4.025e+06	8.141e+06	3.368e+07	2.785e+05	5.675e+05	2.362e+06	9.811e+04	2.012e+05	8.494e+05
91	4.230e+06	8.475e+06	3.434e+07	2.932e+05	5.945e+05	2.439e+06	1.027e+05	2.094e+05	8.774e+05
92	4.392e+06	8.782e+06	3.562e+07	3.072e+05	6.178e+05	2.586e+06	1.074e+05	2.188e+05	9.116e+05
93	4.712e+06	9.302e+06	3.824e+07	3.240e+05	6.450e+05	2.648e+06	1.130e+05	2.277e+05	9.483e+05
94	4.905e+06	9.611e+06	3.920e+07	3.400e+05	6.720e+05	2.732e+06	1.189e+05	2.375e+05	9.783e+05
95	5.165e+06	1.010e+07	3.974e+07	3.567e+05	7.017e+05	2.831e+06	1.242e+05	2.476e+05	1.013e+06
96	5.493e+06	1.062e+07	4.220e+07	3.744e+05	7.272e+05	2.917e+06	1.302e+05	2.573e+05	1.047e+06
97	5.742e+06	1.104e+07	4.333e+07	3.929e+05	7.677e+05	3.028e+06	1.361e+05	2.687e+05	1.093e+06
98	6.053e+06	1.144e+07	4.388e+07	4.101e+05	7.897e+05	3.135e+06	1.427e+05	2.806e+05	1.123e+06
99	6.319e+06	1.186e+07	4.618e+07	4.295e+05	8.269e+05	3.253e+06	1.491e+05	2.888e+05	1.159e+06
100	6.601e+06	1.236e+07	4.670e+07	4.506e+05	8.598e+05	3.321e+06	1.555e+05	3.017e+05	1.188e+06
