## Supplementary Data: A zip file containing the simulation executable, the source code, R scripts, batch files, and simulation results. for "Age-related late-onset disease heritability patterns and implications for genome-wide association studies": CasesNeededYoungOldCohortStatisticalPower.csv

age	X1	X2	X3	X4	X5	X6	X7	X8	X9
44	4.608e+05	1.154e+06	6.367e+06	3.449e+04	8.560e+04	4.527e+05	1.317e+04	3.193e+04	1.675e+05
45	4.605e+05	1.154e+06	6.362e+06	3.446e+04	8.554e+04	4.524e+05	1.316e+04	3.191e+04	1.674e+05
46	4.600e+05	1.152e+06	6.356e+06	3.442e+04	8.544e+04	4.520e+05	1.315e+04	3.188e+04	1.673e+05
47	4.593e+05	1.151e+06	6.347e+06	3.437e+04	8.532e+04	4.514e+05	1.313e+04	3.183e+04	1.670e+05
48	4.585e+05	1.149e+06	6.335e+06	3.432e+04	8.518e+04	4.506e+05	1.311e+04	3.178e+04	1.667e+05
49	4.576e+05	1.147e+06	6.323e+06	3.425e+04	8.501e+04	4.497e+05	1.308e+04	3.172e+04	1.664e+05
50	4.566e+05	1.144e+06	6.307e+06	3.417e+04	8.481e+04	4.486e+05	1.305e+04	3.164e+04	1.660e+05
51	4.553e+05	1.141e+06	6.290e+06	3.408e+04	8.458e+04	4.474e+05	1.302e+04	3.155e+04	1.655e+05
52	4.540e+05	1.137e+06	6.269e+06	3.397e+04	8.432e+04	4.460e+05	1.298e+04	3.146e+04	1.650e+05
53	4.525e+05	1.133e+06	6.248e+06	3.386e+04	8.403e+04	4.445e+05	1.293e+04	3.135e+04	1.645e+05
54	4.509e+05	1.129e+06	6.224e+06	3.374e+04	8.373e+04	4.428e+05	1.289e+04	3.124e+04	1.638e+05
55	4.491e+05	1.125e+06	6.198e+06	3.361e+04	8.338e+04	4.410e+05	1.283e+04	3.111e+04	1.631e+05
56	4.472e+05	1.120e+06	6.171e+06	3.346e+04	8.302e+04	4.390e+05	1.278e+04	3.097e+04	1.624e+05
57	4.452e+05	1.115e+06	6.142e+06	3.331e+04	8.264e+04	4.370e+05	1.272e+04	3.083e+04	1.616e+05
58	4.430e+05	1.109e+06	6.110e+06	3.315e+04	8.223e+04	4.347e+05	1.266e+04	3.067e+04	1.608e+05
59	4.407e+05	1.103e+06	6.076e+06	3.297e+04	8.178e+04	4.323e+05	1.259e+04	3.050e+04	1.599e+05
60	4.383e+05	1.097e+06	6.040e+06	3.279e+04	8.131e+04	4.298e+05	1.252e+04	3.033e+04	1.589e+05
61	4.357e+05	1.090e+06	6.002e+06	3.259e+04	8.081e+04	4.271e+05	1.245e+04	3.014e+04	1.579e+05
62	4.329e+05	1.083e+06	5.960e+06	3.238e+04	8.027e+04	4.241e+05	1.236e+04	2.994e+04	1.568e+05
63	4.299e+05	1.075e+06	5.916e+06	3.216e+04	7.970e+04	4.209e+05	1.228e+04	2.972e+04	1.556e+05
64	4.268e+05	1.067e+06	5.869e+06	3.192e+04	7.909e+04	4.177e+05	1.218e+04	2.950e+04	1.544e+05
65	4.235e+05	1.059e+06	5.819e+06	3.167e+04	7.845e+04	4.141e+05	1.209e+04	2.925e+04	1.531e+05
66	4.201e+05	1.050e+06	5.766e+06	3.141e+04	7.777e+04	4.104e+05	1.198e+04	2.900e+04	1.517e+05
67	4.164e+05	1.040e+06	5.711e+06	3.114e+04	7.706e+04	4.065e+05	1.188e+04	2.873e+04	1.502e+05
68	4.127e+05	1.030e+06	5.654e+06	3.085e+04	7.632e+04	4.024e+05	1.177e+04	2.845e+04	1.487e+05
69	4.087e+05	1.020e+06	5.593e+06	3.055e+04	7.555e+04	3.981e+05	1.165e+04	2.816e+04	1.471e+05
70	4.046e+05	1.009e+06	5.529e+06	3.024e+04	7.474e+04	3.936e+05	1.153e+04	2.786e+04	1.454e+05
71	4.004e+05	9.981e+05	5.464e+06	2.992e+04	7.390e+04	3.890e+05	1.140e+04	2.754e+04	1.437e+05
72	3.961e+05	9.867e+05	5.396e+06	2.958e+04	7.304e+04	3.842e+05	1.127e+04	2.722e+04	1.419e+05
73	3.916e+05	9.749e+05	5.326e+06	2.924e+04	7.215e+04	3.792e+05	1.114e+04	2.688e+04	1.401e+05
74	3.870e+05	9.627e+05	5.254e+06	2.889e+04	7.124e+04	3.741e+05	1.100e+04	2.654e+04	1.382e+05
75	3.822e+05	9.503e+05	5.180e+06	2.853e+04	7.030e+04	3.688e+05	1.086e+04	2.618e+04	1.362e+05
76	3.775e+05	9.378e+05	5.106e+06	2.817e+04	6.936e+04	3.635e+05	1.072e+04	2.582e+04	1.342e+05
77	3.727e+05	9.250e+05	5.029e+06	2.780e+04	6.839e+04	3.581e+05	1.058e+04	2.546e+04	1.322e+05
78	3.678e+05	9.119e+05	4.951e+06	2.742e+04	6.741e+04	3.526e+05	1.043e+04	2.509e+04	1.302e+05
79	3.629e+05	8.988e+05	4.874e+06	2.704e+04	6.643e+04	3.470e+05	1.028e+04	2.471e+04	1.281e+05
80	3.580e+05	8.857e+05	4.795e+06	2.667e+04	6.544e+04	3.415e+05	1.014e+04	2.434e+04	1.260e+05
81	3.529e+05	8.725e+05	4.715e+06	2.628e+04	6.443e+04	3.358e+05	9.986e+03	2.396e+04	1.239e+05
82	3.479e+05	8.592e+05	4.636e+06	2.590e+04	6.342e+04	3.301e+05	9.837e+03	2.358e+04	1.218e+05
83	3.431e+05	8.461e+05	4.558e+06	2.552e+04	6.243e+04	3.245e+05	9.690e+03	2.320e+04	1.197e+05
84	3.382e+05	8.331e+05	4.479e+06	2.515e+04	6.145e+04	3.189e+05	9.544e+03	2.283e+04	1.176e+05
85	3.333e+05	8.200e+05	4.401e+06	2.477e+04	6.046e+04	3.133e+05	9.396e+03	2.245e+04	1.155e+05
86	3.285e+05	8.071e+05	4.325e+06	2.440e+04	5.948e+04	3.078e+05	9.252e+03	2.209e+04	1.135e+05
87	3.238e+05	7.945e+05	4.249e+06	2.405e+04	5.853e+04	3.024e+05	9.110e+03	2.172e+04	1.115e+05
88	3.191e+05	7.819e+05	4.175e+06	2.369e+04	5.759e+04	2.970e+05	8.971e+03	2.137e+04	1.094e+05
89	3.145e+05	7.695e+05	4.101e+06	2.334e+04	5.665e+04	2.916e+05	8.832e+03	2.101e+04	1.075e+05
90	3.100e+05	7.574e+05	4.028e+06	2.299e+04	5.574e+04	2.864e+05	8.696e+03	2.066e+04	1.055e+05
91	3.056e+05	7.454e+05	3.956e+06	2.265e+04	5.484e+04	2.813e+05	8.564e+03	2.032e+04	1.036e+05
92	3.012e+05	7.337e+05	3.884e+06	2.232e+04	5.395e+04	2.763e+05	8.433e+03	1.999e+04	1.017e+05
93	2.969e+05	7.221e+05	3.814e+06	2.199e+04	5.308e+04	2.713e+05	8.304e+03	1.966e+04	9.988e+04
94	2.927e+05	7.106e+05	3.745e+06	2.167e+04	5.223e+04	2.664e+05	8.178e+03	1.933e+04	9.806e+04
95	2.885e+05	6.993e+05	3.676e+06	2.135e+04	5.138e+04	2.616e+05	8.054e+03	1.901e+04	9.627e+04
96	2.844e+05	6.882e+05	3.608e+06	2.104e+04	5.055e+04	2.568e+05	7.930e+03	1.870e+04	9.451e+04
97	2.804e+05	6.773e+05	3.542e+06	2.073e+04	4.973e+04	2.522e+05	7.810e+03	1.839e+04	9.277e+04
98	2.764e+05	6.666e+05	3.476e+06	2.043e+04	4.893e+04	2.476e+05	7.692e+03	1.808e+04	9.106e+04
99	2.725e+05	6.560e+05	3.411e+06	2.013e+04	4.814e+04	2.431e+05	7.576e+03	1.779e+04	8.938e+04
100	2.687e+05	6.456e+05	3.347e+06	1.983e+04	4.735e+04	2.386e+05	7.461e+03	1.749e+04	8.773e+04
