## Supplementary Data: A zip file containing the simulation executable, the source code, R scripts, batch files, and simulation results. for "Age-related late-onset disease heritability patterns and implications for genome-wide association studies": CohortHeritabilityAnalysis.csv

Age	PopMean	PopVar	PopSD	CaseMean	CaseVar	CaseSD	CumulativeCaseMean	CumulativeCaseVar	CumulativeCaseSD	Heritability	MeanOR	CaseOR	nControls	nCases	CumIncidence	nIncidence	nLifetimeIncidence	nAbsoluteIncidence
44	-0.013351	4.0903	2.0225	4.3514	4.1999	2.0494	0	0	0	0.55423	0.98674	77.584	1911455131	5859814	0	0	0	0
45	-0.016318	4.0784	2.0195	4.3022	4.1331	2.033	0	0	0	0.55351	0.98381	73.86	1905207630	7221539	0	0	0	0
46	-0.019691	4.065	2.0162	4.2524	4.0673	2.0167	0	0	0	0.5527	0.9805	70.277	1898324826	8785131	0	0	0	0
47	-0.023492	4.0503	2.0125	4.2019	4.0017	2.0004	0	0	0	0.5518	0.97678	66.812	1890743381	10567037	0	0	0	0
48	-0.027763	4.0342	2.0085	4.1509	3.9377	1.9844	0	0	0	0.55081	0.97262	63.493	1882400784	12585773	0	0	0	0
49	-0.032527	4.0165	2.0041	4.0994	3.8769	1.969	0	0	0	0.54973	0.968	60.306	1873225694	14858970	0	0	0	0
50	-0.037824	3.9973	1.9993	4.0476	3.8175	1.9538	0	0	0	0.54854	0.96288	57.261	1863158147	17406835	0	0	0	0
51	-0.043685	3.9766	1.9941	3.9951	3.7581	1.9386	0	0	0	0.54725	0.95726	54.334	1852133153	20249394	0	0	0	0
52	-0.050145	3.9542	1.9885	3.942	3.7017	1.924	0	0	0	0.54585	0.95109	51.523	1840089567	23407054	0	0	0	0
53	-0.057257	3.9302	1.9825	3.8884	3.6465	1.9096	0	0	0	0.54434	0.94435	48.835	1826964950	26901457	0	0	0	0
54	-0.065049	3.9045	1.976	3.8341	3.5927	1.8954	0	0	0	0.54272	0.93702	46.253	1812711516	30754510	0	0	0	0
55	-0.073569	3.8771	1.969	3.7794	3.5401	1.8815	0	0	0	0.54097	0.92907	43.791	1797282414	34987652	0	0	0	0
56	-0.082866	3.8479	1.9616	3.7242	3.489	1.8679	0	0	0	0.53909	0.92047	41.438	1780632699	39622476	0	0	0	0
57	-0.092977	3.817	1.9537	3.6683	3.4399	1.8547	0	0	0	0.53708	0.91121	39.184	1762704838	44681638	0	0	0	0
58	-0.10396	3.7842	1.9453	3.6117	3.3924	1.8418	0	0	0	0.53494	0.90127	37.029	1743464047	50182847	0	0	0	0
59	-0.11584	3.7497	1.9364	3.5547	3.3453	1.829	0	0	0	0.53266	0.89062	34.977	1722844475	56145064	0	0	0	0
60	-0.12869	3.7133	1.927	3.4971	3.3	1.8166	0	0	0	0.53023	0.87925	33.018	1700806838	62586786	0	0	0	0
61	-0.14253	3.6752	1.9171	3.4388	3.256	1.8044	0	0	0	0.52766	0.86716	31.151	1677296338	69517452	0	0	0	0
62	-0.15743	3.6353	1.9067	3.3801	3.2136	1.7926	0	0	0	0.52494	0.85434	29.375	1652248836	76949269	0	0	0	0
63	-0.17341	3.5937	1.8957	3.3208	3.1726	1.7812	0	0	0	0.52207	0.8408	27.682	1625590871	84881233	0	0	0	0
64	-0.19052	3.5504	1.8842	3.261	3.1328	1.77	0	0	0	0.51904	0.82653	26.075	1597253182	93314048	0	0	0	0
65	-0.20881	3.5054	1.8723	3.2007	3.0946	1.7591	0	0	0	0.51586	0.81155	24.55	1567140874	102229253	0	0	0	0
66	-0.22831	3.4588	1.8598	3.1401	3.0574	1.7486	0	0	0	0.51252	0.79588	23.106	1535164442	111609343	0	0	0	0
67	-0.24905	3.4107	1.8468	3.079	3.0218	1.7383	0	0	0	0.50902	0.77954	21.736	1501243817	121412793	0	0	0	0
68	-0.27106	3.3612	1.8334	3.0177	2.9874	1.7284	0	0	0	0.50536	0.76257	20.444	1465286095	131593113	0	0	0	0
69	-0.29436	3.3104	1.8195	2.9559	2.9547	1.7189	0	0	0	0.50156	0.74501	19.22	1427260460	142087856	0	0	0	0
70	-0.31896	3.2584	1.8051	2.8939	2.9233	1.7098	0	0	0	0.49759	0.72691	18.064	1387093376	152823322	0	0	0	0
71	-0.34488	3.2053	1.7903	2.8317	2.8934	1.701	0	0	0	0.49349	0.70831	16.974	1344771909	163702614	0	0	0	0
72	-0.37212	3.1511	1.7751	2.7693	2.865	1.6926	0	0	0	0.48923	0.68927	15.948	1300246904	174616230	0	0	0	0
73	-0.40068	3.0962	1.7596	2.7068	2.8384	1.6847	0	0	0	0.48484	0.66987	14.981	1253557181	185420897	0	0	0	0
74	-0.43055	3.0406	1.7437	2.6442	2.8131	1.6772	0	0	0	0.48031	0.65015	14.072	1204713225	195969854	0	0	0	0
75	-0.46168	2.9845	1.7276	2.5815	2.7895	1.6702	0	0	0	0.47567	0.63022	13.217	1153795768	206084248	0	0	0	0
76	-0.49406	2.928	1.7111	2.5189	2.7674	1.6636	0	0	0	0.4709	0.61014	12.415	1100892299	215577752	0	0	0	0
77	-0.52765	2.8712	1.6945	2.4565	2.7467	1.6573	0	0	0	0.46603	0.58999	11.664	1046140315	224240009	0	0	0	0
78	-0.56238	2.8144	1.6776	2.3942	2.7276	1.6515	0	0	0	0.46106	0.56985	10.959	989711882	231858795	0	0	0	0
79	-0.5982	2.7577	1.6606	2.332	2.7099	1.6462	0	0	0	0.456	0.5498	10.299	931831182	238218287	0	0	0	0
80	-0.63503	2.7013	1.6436	2.27	2.6939	1.6413	0	0	0	0.45088	0.52992	9.6797	872748774	243095570	0	0	0	0
81	-0.67283	2.6451	1.6264	2.2082	2.679	1.6368	0	0	0	0.44568	0.51026	9.0998	812797352	246276795	0	0	0	0
82	-0.71152	2.5895	1.6092	2.1468	2.6654	1.6326	0	0	0	0.44044	0.4909	8.5574	752307607	247597540	0	0	0	0
83	-0.75101	2.5346	1.592	2.0857	2.653	1.6288	0	0	0	0.43516	0.47189	8.05	691705028	246884696	0	0	0	0
84	-0.7912	2.4805	1.575	2.0251	2.6413	1.6252	0	0	0	0.42987	0.4533	7.5769	631392823	244026713	0	0	0	0
85	-0.83209	2.4271	1.5579	1.9651	2.6301	1.6217	0	0	0	0.42455	0.43514	7.1357	571857622	238952768	0	0	0	0
86	-0.87345	2.3748	1.541	1.9057	2.6195	1.6185	0	0	0	0.41923	0.41751	6.7243	513603476	231667594	0	0	0	0
87	-0.91526	2.3234	1.5243	1.8473	2.609	1.6152	0	0	0	0.41391	0.40041	6.3424	457151957	222253277	0	0	0	0
88	-0.95744	2.2732	1.5077	1.7898	2.5985	1.612	0	0	0	0.40862	0.38387	5.9882	403011144	210858887	0	0	0	0
89	-0.99996	2.2241	1.4913	1.7335	2.588	1.6087	0	0	0	0.40335	0.36789	5.6605	351643644	197721679	0	0	0	0
90	-1.0427	2.1761	1.4752	1.6787	2.5778	1.6055	0	0	0	0.39812	0.35249	5.3585	303474964	183131761	0	0	0	0
91	-1.0857	2.1293	1.4592	1.6253	2.5677	1.6024	0	0	0	0.39292	0.33765	5.0801	258877532	167449803	0	0	0	0
92	-1.1289	2.0836	1.4435	1.5737	2.5578	1.5993	0	0	0	0.38776	0.32339	4.8245	218148814	151070919	0	0	0	0
93	-1.1723	2.0391	1.428	1.5239	2.5483	1.5964	0	0	0	0.38265	0.30964	4.5901	181484839	134425246	0	0	0	0
94	-1.216	1.9956	1.4127	1.4762	2.5401	1.5938	0	0	0	0.37757	0.29643	4.3763	148983807	117919015	0	0	0	0
95	-1.2599	1.9531	1.3976	1.4306	2.5329	1.5915	0	0	0	0.37252	0.28368	4.1812	120632031	101955885	0	0	0	0
96	-1.3042	1.9117	1.3826	1.3876	2.5277	1.5899	0	0	0	0.36752	0.2714	4.0051	96324335	86869457	0	0	0	0
97	-1.3486	1.8715	1.368	1.3471	2.5244	1.5888	0	0	0	0.36259	0.2596	3.8464	75821017	72919801	0	0	0	0
98	-1.3932	1.8317	1.3534	1.3098	2.5231	1.5884	0	0	0	0.35764	0.24829	3.7053	58831076	60307414	0	0	0	0
99	-1.438	1.7932	1.3391	1.2752	2.5254	1.5891	0	0	0	0.35277	0.23741	3.5796	44995983	49141385	0	0	0	0
100	-1.4829	1.7557	1.325	1.2443	2.5311	1.5909	0	0	0	0.34797	0.22698	3.4706	33929701	39460341	0	0	0	0
101	-1.528	1.7194	1.3113	1.217	2.5401	1.5938	0	0	0	0.34324	0.21698	3.3769	25235377	31232731	0	0	0	0
102	-1.5729	1.6841	1.2977	1.1929	2.5521	1.5975	0	0	0	0.33859	0.20745	3.2965	18520379	24381036	0	0	0	0
103	-1.6173	1.6495	1.2843	1.1716	2.5667	1.6021	0	0	0	0.33395	0.19843	3.2273	13418770	18774275	0	0	0	0
104	-1.6621	1.6164	1.2714	1.1537	2.5833	1.6073	0	0	0	0.32946	0.18973	3.1698	9595853	14261830	0	0	0	0
105	-1.7065	1.5849	1.2589	1.1392	2.6028	1.6133	0	0	0	0.32512	0.1815	3.1244	6772277	10680837	0	0	0	0
