## Supplementary Data: A zip file containing the simulation executable, the source code, R scripts, batch files, and simulation results. for "Age-related late-onset disease heritability patterns and implications for genome-wide association studies": CohortStatisticalPower.csv

Age	nCases	p0	c0	d0	s0	sd0	p1	c1	d1	s1	sd1	p2	c2	d2	s2	sd2	p3	c3	d3	s3	sd3	p4	c4	d4	s4	sd4	p5	c5	d5	s5	sd5	p6	c6	d6	s6	sd6	p7	c7	d7	s7	sd7	p8	c8	d8	s8	sd8
44	5859814	0.014564	0.025965	-0.011401	0	0	0.014577	0.022093	-0.0075166	0	0	0.014589	0.017948	-0.0033594	0	0	0.057073	0.098764	-0.041692	0	0	0.057119	0.084738	-0.027618	0	0	0.057164	0.06974	-0.012575	0	0	0.099593	0.16701	-0.067421	0	0	0.099661	0.14491	-0.045254	0	0	0.099735	0.12044	-0.020703	0	0
45	7221539	0.014556	0.025816	-0.01126	0	0	0.014572	0.022012	-0.0074399	0	0	0.014586	0.017914	-0.0033283	0	0	0.057045	0.098223	-0.041178	0	0	0.0571	0.084468	-0.027367	0	0	0.057156	0.069604	-0.012448	0	0	0.099547	0.16625	-0.066703	0	0	0.09963	0.14443	-0.044801	0	0	0.099721	0.12025	-0.020525	0	0
46	8785131	0.014548	0.025679	-0.011132	0	0	0.014566	0.021928	-0.0073622	0	0	0.014583	0.017885	-0.0033011	0	0	0.057013	0.097713	-0.0407	0	0	0.057079	0.084143	-0.027064	0	0	0.057146	0.069495	-0.012349	0	0	0.099495	0.16545	-0.065952	0	0	0.099595	0.14395	-0.044351	0	0	0.099705	0.12002	-0.020311	0	0
47	10567037	0.014538	0.025537	-0.010999	0	0	0.014559	0.021861	-0.0073017	0	0	0.01458	0.017845	-0.0032649	0	0	0.056977	0.097215	-0.040239	0	0	0.057055	0.083846	-0.026791	0	0	0.057135	0.069386	-0.012251	0	0	0.099436	0.16466	-0.065222	0	0	0.099555	0.14342	-0.043861	0	0	0.099687	0.11981	-0.02012	0	0
48	12585773	0.014527	0.02539	-0.010864	0	0	0.014552	0.021773	-0.0072213	0	0	0.014577	0.017819	-0.0032422	0	0	0.056936	0.096689	-0.039752	0	0	0.057028	0.083551	-0.026523	0	0	0.057123	0.069258	-0.012136	0	0	0.09937	0.16386	-0.064491	0	0	0.099511	0.14289	-0.043383	0	0	0.099666	0.1196	-0.01993	0	0
49	14858970	0.014514	0.025252	-0.010737	0	0	0.014544	0.021675	-0.0071311	0	0	0.014573	0.017796	-0.0032223	0	0	0.056892	0.096149	-0.039257	0	0	0.056998	0.08322	-0.026222	0	0	0.057109	0.06911	-0.012001	0	0	0.099297	0.16305	-0.063758	0	0	0.099462	0.14237	-0.042907	0	0	0.099643	0.11939	-0.019746	0	0
50	17406835	0.014501	0.025112	-0.010612	0	0	0.014535	0.021591	-0.0070559	0	0	0.014569	0.017767	-0.0031975	0	0	0.056842	0.095638	-0.038797	0	0	0.056964	0.082893	-0.025929	0	0	0.057093	0.068978	-0.011885	0	0	0.099215	0.16225	-0.063032	0	0	0.099406	0.14185	-0.042442	0	0	0.099617	0.11919	-0.019576	0	0
51	20249394	0.014486	0.02497	-0.010484	0	0	0.014525	0.021505	-0.00698	0	0	0.014564	0.017727	-0.0031629	0	0	0.056786	0.095122	-0.038335	0	0	0.056927	0.082561	-0.025634	0	0	0.057076	0.068826	-0.01175	0	0	0.099124	0.16144	-0.062313	0	0	0.099345	0.14133	-0.041988	0	0	0.099589	0.11897	-0.019381	0	0
52	23407054	0.014469	0.024819	-0.010349	0	0	0.014514	0.021404	-0.0068906	0	0	0.014559	0.017685	-0.0031258	0	0	0.056725	0.094597	-0.037872	0	0	0.056886	0.082227	-0.025342	0	0	0.057057	0.068701	-0.011644	0	0	0.099025	0.1606	-0.061578	0	0	0.099278	0.1408	-0.041527	0	0	0.099557	0.11876	-0.019204	0	0
53	26901457	0.014451	0.024666	-0.010215	0	0	0.014501	0.021307	-0.0068054	0	0	0.014554	0.017651	-0.0030975	0	0	0.056658	0.094066	-0.037407	0	0	0.05684	0.081887	-0.025047	0	0	0.057036	0.06855	-0.011514	0	0	0.098915	0.15977	-0.060856	0	0	0.099203	0.14029	-0.041086	0	0	0.099522	0.11853	-0.019008	0	0
54	30754510	0.014431	0.02451	-0.010079	0	0	0.014488	0.02121	-0.0067219	0	0	0.014547	0.017615	-0.0030677	0	0	0.056585	0.093519	-0.036934	0	0	0.05679	0.081561	-0.02477	0	0	0.057013	0.068391	-0.011378	0	0	0.098795	0.15892	-0.060128	0	0	0.099122	0.13975	-0.040623	0	0	0.099485	0.11829	-0.018802	0	0
55	34987652	0.014409	0.024354	-0.0099447	0	0	0.014473	0.021111	-0.0066373	0	0	0.014541	0.017568	-0.0030275	0	0	0.056505	0.092977	-0.036472	0	0	0.056736	0.081223	-0.024486	0	0	0.056988	0.068244	-0.011256	0	0	0.098664	0.15808	-0.059412	0	0	0.099033	0.13919	-0.040157	0	0	0.099443	0.11807	-0.018625	0	0
56	39622476	0.014386	0.024203	-0.0098172	0	0	0.014457	0.021019	-0.0065615	0	0	0.014533	0.017536	-0.003003	0	0	0.056418	0.092426	-0.036008	0	0	0.056677	0.080889	-0.024212	0	0	0.05696	0.068095	-0.011135	0	0	0.098522	0.1572	-0.058679	0	0	0.098935	0.13864	-0.039708	0	0	0.099397	0.11784	-0.01844	0	0
57	44681638	0.01436	0.024046	-0.0096862	0	0	0.01444	0.020917	-0.006477	0	0	0.014525	0.017499	-0.0029737	0	0	0.056322	0.091871	-0.035548	0	0	0.056612	0.080537	-0.023924	0	0	0.05693	0.067953	-0.011023	0	0	0.098366	0.15633	-0.057963	0	0	0.09883	0.13807	-0.039243	0	0	0.099347	0.1176	-0.018256	0	0
58	50182847	0.014332	0.023889	-0.0095571	0	0	0.014421	0.020823	-0.0064025	0	0	0.014516	0.017455	-0.0029389	0	0	0.05622	0.091309	-0.035089	0	0	0.056543	0.080182	-0.023639	0	0	0.056898	0.067802	-0.010904	0	0	0.098198	0.15543	-0.057231	0	0	0.098714	0.13751	-0.038797	0	0	0.099293	0.11736	-0.018063	0	0
59	56145064	0.014302	0.023732	-0.0094306	0	0	0.0144	0.020723	-0.0063231	0	0	0.014507	0.017414	-0.0029069	0	0	0.056108	0.090739	-0.034631	0	0	0.056467	0.079834	-0.023368	0	0	0.056862	0.067651	-0.010789	0	0	0.098016	0.15452	-0.056509	0	0	0.098589	0.13695	-0.038363	0	0	0.099234	0.11711	-0.01788	0	0
60	62586786	0.014269	0.02357	-0.0093005	0	0	0.014378	0.020622	-0.0062442	0	0	0.014497	0.01737	-0.0028733	0	0	0.055988	0.090166	-0.034178	0	0	0.056384	0.079472	-0.023088	0	0	0.056824	0.0675	-0.010676	0	0	0.09782	0.15361	-0.055786	0	0	0.098454	0.13637	-0.037919	0	0	0.09917	0.11687	-0.017696	0	0
61	69517452	0.014234	0.023408	-0.0091736	0	0	0.014354	0.02052	-0.0061658	0	0	0.014485	0.017327	-0.002842	0	0	0.055858	0.089593	-0.033735	0	0	0.056296	0.079103	-0.022807	0	0	0.056783	0.067351	-0.010569	0	0	0.097607	0.15269	-0.055085	0	0	0.098307	0.1358	-0.03749	0	0	0.099101	0.11662	-0.017515	0	0
62	76949269	0.014197	0.023244	-0.0090471	0	0	0.014329	0.020423	-0.0060942	0	0	0.014474	0.017284	-0.0028101	0	0	0.055719	0.089009	-0.03329	0	0	0.056201	0.078737	-0.022536	0	0	0.056738	0.067195	-0.010457	0	0	0.097379	0.15177	-0.054394	0	0	0.09815	0.13521	-0.037062	0	0	0.099027	0.11636	-0.017333	0	0
63	84881233	0.014156	0.023079	-0.0089229	0	0	0.014301	0.020321	-0.0060201	0	0	0.014461	0.017241	-0.0027808	0	0	0.055571	0.088415	-0.032844	0	0	0.056099	0.078366	-0.022267	0	0	0.05669	0.067039	-0.010349	0	0	0.097134	0.15085	-0.053715	0	0	0.097982	0.13461	-0.036632	0	0	0.098947	0.11611	-0.01716	0	0
64	93314048	0.014113	0.022914	-0.0088009	0	0	0.014272	0.020218	-0.0059466	0	0	0.014447	0.0172	-0.002753	0	0	0.055411	0.087816	-0.032404	0	0	0.055989	0.077995	-0.022006	0	0	0.056638	0.066878	-0.01024	0	0	0.096871	0.14992	-0.053048	0	0	0.097801	0.13401	-0.036207	0	0	0.098861	0.11584	-0.016982	0	0
65	102229253	0.014067	0.022749	-0.008682	0	0	0.01424	0.020115	-0.0058755	0	0	0.014432	0.017155	-0.0027232	0	0	0.055241	0.087225	-0.031984	0	0	0.055872	0.077622	-0.02175	0	0	0.056583	0.06672	-0.010137	0	0	0.096591	0.14898	-0.052386	0	0	0.097607	0.13341	-0.035802	0	0	0.098769	0.11558	-0.016812	0	0
66	111609343	0.014019	0.022583	-0.0085647	0	0	0.014206	0.020012	-0.0058062	0	0	0.014416	0.01711	-0.0026943	0	0	0.05506	0.086628	-0.031568	0	0	0.055747	0.077239	-0.021492	0	0	0.056523	0.066561	-0.010038	0	0	0.096292	0.14803	-0.051737	0	0	0.097401	0.1328	-0.035396	0	0	0.098671	0.11532	-0.016647	0	0
67	121412793	0.013967	0.022416	-0.008449	0	0	0.01417	0.019905	-0.0057352	0	0	0.014399	0.017066	-0.002667	0	0	0.054868	0.08602	-0.031152	0	0	0.055614	0.07686	-0.021245	0	0	0.05646	0.066401	-0.0099417	0	0	0.095975	0.14708	-0.051102	0	0	0.097182	0.13218	-0.034997	0	0	0.098565	0.11505	-0.01648	0	0
68	131593113	0.013912	0.022249	-0.008337	0	0	0.014133	0.019796	-0.0056633	0	0	0.014381	0.01702	-0.0026396	0	0	0.054664	0.085421	-0.030757	0	0	0.055473	0.076475	-0.021002	0	0	0.056393	0.066236	-0.009843	0	0	0.095638	0.14611	-0.050476	0	0	0.096948	0.13156	-0.034616	0	0	0.098452	0.11478	-0.016329	0	0
69	142087856	0.013854	0.022081	-0.0082268	0	0	0.014093	0.019688	-0.0055955	0	0	0.014362	0.016977	-0.0026154	0	0	0.054449	0.084814	-0.030365	0	0	0.055323	0.076088	-0.020764	0	0	0.056321	0.066074	-0.0097533	0	0	0.095283	0.14515	-0.049869	0	0	0.0967	0.13094	-0.034242	0	0	0.098334	0.1145	-0.016165	0	0
70	152823322	0.013793	0.021913	-0.0081199	0	0	0.01405	0.019585	-0.0055351	0	0	0.014341	0.016932	-0.0025908	0	0	0.054222	0.084207	-0.029985	0	0	0.055165	0.075703	-0.020538	0	0	0.056243	0.065914	-0.0096701	0	0	0.094907	0.14418	-0.049278	0	0	0.096438	0.13031	-0.033874	0	0	0.098208	0.11422	-0.016014	0	0
71	163702614	0.01373	0.021743	-0.0080134	0	0	0.014005	0.019478	-0.0054724	0	0	0.014319	0.016888	-0.0025686	0	0	0.053984	0.0836	-0.029616	0	0	0.054998	0.075314	-0.020316	0	0	0.056164	0.065743	-0.0095799	0	0	0.094511	0.14321	-0.048696	0	0	0.096162	0.12968	-0.033517	0	0	0.098075	0.11394	-0.015869	0	0
72	174616230	0.013663	0.021574	-0.0079115	0	0	0.013958	0.019371	-0.005413	0	0	0.014297	0.01684	-0.0025429	0	0	0.053733	0.082995	-0.029262	0	0	0.054823	0.074924	-0.020101	0	0	0.056079	0.065573	-0.0094944	0	0	0.094096	0.14223	-0.048138	0	0	0.095871	0.12904	-0.033169	0	0	0.097933	0.11367	-0.015738	0	0
73	185420897	0.013592	0.021406	-0.007814	0	0	0.013909	0.019261	-0.0053516	0	0	0.014273	0.016792	-0.002519	0	0	0.05347	0.082384	-0.028913	0	0	0.054639	0.074528	-0.019889	0	0	0.05599	0.0654	-0.0094098	0	0	0.093659	0.14126	-0.047605	0	0	0.095566	0.12841	-0.032844	0	0	0.097784	0.11339	-0.015608	0	0
74	195969854	0.013519	0.021237	-0.0077186	0	0	0.013858	0.019152	-0.0052941	0	0	0.014248	0.016746	-0.0024977	0	0	0.053196	0.081776	-0.02858	0	0	0.054447	0.07413	-0.019683	0	0	0.055896	0.06523	-0.0093341	0	0	0.093205	0.14029	-0.047084	0	0	0.095246	0.12777	-0.032521	0	0	0.09763	0.11311	-0.015477	0	0
75	206084248	0.013443	0.021068	-0.0076249	0	0	0.013804	0.019043	-0.0052381	0	0	0.014222	0.016697	-0.0024754	0	0	0.052912	0.081169	-0.028257	0	0	0.054246	0.073735	-0.019489	0	0	0.055798	0.06506	-0.0092613	0	0	0.092731	0.13931	-0.046583	0	0	0.094913	0.12712	-0.032207	0	0	0.097467	0.11283	-0.015359	0	0
76	215577752	0.013364	0.0209	-0.0075364	0	0	0.013749	0.018932	-0.0051831	0	0	0.014195	0.016651	-0.0024567	0	0	0.052616	0.080565	-0.02795	0	0	0.054038	0.073339	-0.019301	0	0	0.055697	0.064889	-0.0091925	0	0	0.09224	0.13834	-0.0461	0	0	0.094565	0.12648	-0.031917	0	0	0.097297	0.11255	-0.015251	0	0
77	224240009	0.013282	0.020733	-0.0074504	0	0	0.013691	0.018825	-0.0051339	0	0	0.014166	0.016604	-0.0024376	0	0	0.052308	0.079967	-0.02766	0	0	0.053822	0.072941	-0.019119	0	0	0.055591	0.064716	-0.0091248	0	0	0.09173	0.13737	-0.045643	0	0	0.094203	0.12585	-0.031643	0	0	0.09712	0.11226	-0.015144	0	0
78	231858795	0.013198	0.020569	-0.0073709	0	0	0.013631	0.018719	-0.0050877	0	0	0.014137	0.016557	-0.0024198	0	0	0.051991	0.079366	-0.027375	0	0	0.053598	0.072548	-0.01895	0	0	0.05548	0.064545	-0.0090648	0	0	0.091203	0.1364	-0.045194	0	0	0.09383	0.1252	-0.031374	0	0	0.096939	0.11198	-0.01504	0	0
79	238218287	0.013111	0.020403	-0.0072923	0	0	0.013569	0.018612	-0.005043	0	0	0.014106	0.016513	-0.0024063	0	0	0.051664	0.078766	-0.027102	0	0	0.053367	0.072157	-0.018789	0	0	0.055367	0.064372	-0.0090051	0	0	0.090661	0.13543	-0.044767	0	0	0.093444	0.12457	-0.031127	0	0	0.09675	0.11169	-0.014944	0	0
80	243095570	0.013022	0.020237	-0.007215	0	0	0.013506	0.018506	-0.005	0	0	0.014075	0.016465	-0.0023897	0	0	0.05133	0.07817	-0.026841	0	0	0.053129	0.071763	-0.018634	0	0	0.055249	0.064194	-0.0089457	0	0	0.090104	0.13447	-0.044364	0	0	0.093047	0.12393	-0.030885	0	0	0.096553	0.11141	-0.014856	0	0
81	246276795	0.012932	0.020072	-0.0071402	0	0	0.013441	0.018401	-0.0049595	0	0	0.014042	0.01642	-0.002378	0	0	0.050987	0.077576	-0.026589	0	0	0.052885	0.071375	-0.018491	0	0	0.055128	0.06402	-0.0088918	0	0	0.089532	0.13351	-0.043975	0	0	0.092638	0.1233	-0.030661	0	0	0.096352	0.11112	-0.014767	0	0
82	247597540	0.01284	0.019911	-0.007071	0	0	0.013375	0.018295	-0.0049199	0	0	0.014009	0.016374	-0.0023658	0	0	0.050637	0.076989	-0.026352	0	0	0.052634	0.07099	-0.018356	0	0	0.055002	0.063847	-0.0088441	0	0	0.088949	0.13255	-0.043602	0	0	0.092219	0.12267	-0.030448	0	0	0.096146	0.11083	-0.014687	0	0
83	246884696	0.012746	0.019751	-0.0070056	0	0	0.013307	0.018191	-0.004884	0	0	0.013975	0.016328	-0.0023531	0	0	0.05028	0.076403	-0.026122	0	0	0.052377	0.070603	-0.018226	0	0	0.054876	0.063675	-0.0087988	0	0	0.088354	0.1316	-0.043243	0	0	0.091793	0.12204	-0.030244	0	0	0.095932	0.11055	-0.014617	0	0
84	244026713	0.012651	0.019592	-0.0069414	0	0	0.013238	0.018087	-0.0048497	0	0	0.013941	0.016281	-0.0023399	0	0	0.049918	0.075826	-0.025908	0	0	0.052116	0.070223	-0.018107	0	0	0.054743	0.063505	-0.0087614	0	0	0.087747	0.13066	-0.042913	0	0	0.091357	0.12141	-0.030056	0	0	0.095713	0.11027	-0.014556	0	0
85	238952768	0.012552	0.019436	-0.006884	0	0	0.013167	0.017982	-0.0048152	0	0	0.013905	0.016235	-0.0023298	0	0	0.04955	0.075254	-0.025704	0	0	0.051851	0.069845	-0.017993	0	0	0.054609	0.063335	-0.0087263	0	0	0.08713	0.12973	-0.042598	0	0	0.090912	0.12079	-0.02988	0	0	0.095493	0.10998	-0.014489	0	0
86	231667594	0.012454	0.019281	-0.006827	0	0	0.013096	0.017879	-0.0047838	0	0	0.01387	0.016189	-0.0023194	0	0	0.049179	0.074685	-0.025506	0	0	0.051581	0.069475	-0.017894	0	0	0.054474	0.063164	-0.0086897	0	0	0.086504	0.1288	-0.042299	0	0	0.090464	0.12017	-0.029709	0	0	0.095267	0.10971	-0.014439	0	0
87	222253277	0.012355	0.019127	-0.006772	0	0	0.013023	0.017781	-0.0047573	0	0	0.013832	0.016146	-0.0023136	0	0	0.048807	0.074127	-0.025321	0	0	0.051308	0.069103	-0.017794	0	0	0.054336	0.062997	-0.008661	0	0	0.085875	0.1279	-0.042024	0	0	0.090004	0.11957	-0.029568	0	0	0.095035	0.10943	-0.014397	0	0
88	210858887	0.012255	0.01898	-0.0067245	0	0	0.012951	0.017683	-0.004732	0	0	0.013795	0.016102	-0.0023069	0	0	0.04843	0.073576	-0.025145	0	0	0.051033	0.068744	-0.01771	0	0	0.054197	0.062832	-0.0086348	0	0	0.085245	0.12701	-0.041764	0	0	0.089545	0.11897	-0.029429	0	0	0.094801	0.10916	-0.014364	0	0
89	197721679	0.012156	0.018835	-0.006679	0	0	0.012879	0.017587	-0.0047087	0	0	0.013759	0.016059	-0.0023002	0	0	0.048051	0.07304	-0.024988	0	0	0.050757	0.068387	-0.01763	0	0	0.054057	0.062664	-0.0086076	0	0	0.084605	0.12614	-0.041531	0	0	0.08908	0.11839	-0.029309	0	0	0.09457	0.10889	-0.014321	0	0
90	183131761	0.012056	0.018692	-0.0066367	0	0	0.012806	0.017492	-0.0046859	0	0	0.013721	0.016016	-0.0022959	0	0	0.047671	0.072523	-0.024852	0	0	0.050482	0.068036	-0.017554	0	0	0.053913	0.062504	-0.008591	0	0	0.083962	0.12529	-0.041331	0	0	0.08861	0.11782	-0.029208	0	0	0.094333	0.10863	-0.014293	0	0
91	167449803	0.011954	0.018557	-0.0066026	0	0	0.012731	0.0174	-0.0046688	0	0	0.013682	0.015974	-0.0022924	0	0	0.047289	0.072024	-0.024735	0	0	0.0502	0.067698	-0.017498	0	0	0.053769	0.062349	-0.00858	0	0	0.083314	0.12447	-0.041153	0	0	0.088136	0.11726	-0.029128	0	0	0.094094	0.10838	-0.014282	0	0
92	151070919	0.011853	0.018428	-0.006575	0	0	0.012655	0.017311	-0.004656	0	0	0.013644	0.015936	-0.0022918	0	0	0.046907	0.071532	-0.024624	0	0	0.049918	0.067371	-0.017453	0	0	0.053623	0.062198	-0.008575	0	0	0.082667	0.12366	-0.040997	0	0	0.087659	0.11673	-0.029067	0	0	0.093847	0.10815	-0.014299	0	0
93	134425246	0.011753	0.018301	-0.0065483	0	0	0.012578	0.017227	-0.0046487	0	0	0.013607	0.015896	-0.0022884	0	0	0.046521	0.071071	-0.024551	0	0	0.049635	0.067053	-0.017418	0	0	0.053475	0.062044	-0.0085691	0	0	0.082015	0.12289	-0.040876	0	0	0.087178	0.11621	-0.02903	0	0	0.093603	0.1079	-0.0143	0	0
94	117919015	0.01165	0.01818	-0.0065301	0	0	0.012502	0.017142	-0.00464	0	0	0.013569	0.015856	-0.0022869	0	0	0.046138	0.070623	-0.024484	0	0	0.049343	0.066746	-0.017403	0	0	0.053324	0.061914	-0.0085904	0	0	0.081364	0.12215	-0.04079	0	0	0.086697	0.11571	-0.029009	0	0	0.093355	0.10767	-0.014314	0	0
95	101955885	0.011549	0.018064	-0.0065153	0	0	0.012427	0.017066	-0.0046398	0	0	0.013528	0.015818	-0.0022903	0	0	0.045748	0.070195	-0.024447	0	0	0.049054	0.066457	-0.017403	0	0	0.053175	0.061765	-0.0085899	0	0	0.080702	0.12144	-0.040741	0	0	0.086211	0.11523	-0.029018	0	0	0.093111	0.10744	-0.01433	0	0
96	86869457	0.01145	0.017949	-0.0064989	0	0	0.01235	0.016995	-0.0046455	0	0	0.013482	0.015787	-0.0023044	0	0	0.045351	0.069788	-0.024437	0	0	0.048768	0.066175	-0.017407	0	0	0.053026	0.061639	-0.008613	0	0	0.080031	0.12079	-0.040757	0	0	0.08572	0.11478	-0.029058	0	0	0.092856	0.10723	-0.014379	0	0
97	72919801	0.011346	0.017846	-0.0064998	0	0	0.012271	0.016922	-0.004651	0	0	0.013441	0.015754	-0.0023123	0	0	0.044959	0.069414	-0.024455	0	0	0.048475	0.065919	-0.017443	0	0	0.052876	0.061525	-0.0086492	0	0	0.079383	0.12017	-0.04079	0	0	0.085235	0.11434	-0.029103	0	0	0.092601	0.10704	-0.014436	0	0
98	58831076	0.011237	0.017751	-0.0065132	0	0	0.012194	0.016856	-0.004662	0	0	0.0134	0.015723	-0.0023226	0	0	0.044571	0.069058	-0.024487	0	0	0.048175	0.065682	-0.017507	0	0	0.052725	0.061416	-0.0086908	0	0	0.07873	0.1196	-0.040871	0	0	0.084739	0.11394	-0.029196	0	0	0.092337	0.10685	-0.014515	0	0
99	44995983	0.011138	0.017659	-0.0065211	0	0	0.012115	0.016793	-0.0046774	0	0	0.013356	0.015691	-0.0023353	0	0	0.044174	0.068732	-0.024558	0	0	0.047888	0.065466	-0.017578	0	0	0.052566	0.061312	-0.0087469	0	0	0.078061	0.11906	-0.040996	0	0	0.084243	0.11359	-0.029347	0	0	0.092079	0.10669	-0.014611	0	0
100	33929701	0.011029	0.017592	-0.0065625	0	0	0.012035	0.016738	-0.0047036	0	0	0.013311	0.015665	-0.0023533	0	0	0.043786	0.068437	-0.024651	0	0	0.047585	0.065263	-0.017679	0	0	0.052401	0.061215	-0.0088135	0	0	0.077387	0.11859	-0.041207	0	0	0.083754	0.11325	-0.0295	0	0	0.091824	0.10653	-0.014709	0	0
101	25235377	0.01093	0.017522	-0.0065924	0	0	0.011956	0.016696	-0.0047407	0	0	0.013265	0.015648	-0.0023834	0	0	0.043393	0.068187	-0.024795	0	0	0.047292	0.065074	-0.017782	0	0	0.052234	0.061139	-0.0089055	0	0	0.076721	0.11817	-0.041449	0	0	0.08326	0.11298	-0.029718	0	0	0.091561	0.10638	-0.01482	0	0
102	18520379	0.010823	0.01746	-0.0066366	0	0	0.011874	0.016664	-0.0047906	0	0	0.013222	0.015624	-0.0024024	0	0	0.043008	0.067956	-0.024948	0	0	0.047004	0.064906	-0.017902	0	0	0.05208	0.061065	-0.0089849	0	0	0.076037	0.11781	-0.041773	0	0	0.082771	0.11271	-0.029936	0	0	0.091286	0.10625	-0.014964	0	0
103	13418770	0.010718	0.017404	-0.0066864	0	0	0.011794	0.01663	-0.0048368	0	0	0.013171	0.015607	-0.0024361	0	0	0.042645	0.067778	-0.025134	0	0	0.046712	0.064782	-0.018069	0	0	0.051936	0.061004	-0.0090678	0	0	0.075375	0.11748	-0.04211	0	0	0.082313	0.11246	-0.030143	0	0	0.091022	0.10612	-0.0151	0	0
104	9595853	0.010615	0.017358	-0.0067429	0	0	0.011722	0.016599	-0.0048777	0	0	0.013132	0.015595	-0.0024625	0	0	0.042248	0.067603	-0.025354	0	0	0.046394	0.064675	-0.018281	0	0	0.05176	0.060956	-0.0091959	0	0	0.074724	0.11719	-0.04247	0	0	0.081834	0.11226	-0.030429	0	0	0.090753	0.10605	-0.015293	0	0
105	6772277	0.010513	0.01731	-0.0067978	0	0	0.011644	0.016578	-0.0049332	0	0	0.013092	0.015585	-0.0024929	0	0	0.041861	0.067457	-0.025596	0	0	0.046093	0.064575	-0.018482	0	0	0.051593	0.060914	-0.0093206	0	0	0.074063	0.11698	-0.042917	0	0	0.081361	0.11212	-0.030755	0	0	0.090518	0.10598	-0.015459	0	0
