## Supplementary Data: A zip file containing the simulation executable, the source code, R scripts, batch files, and simulation results. for "Age-related late-onset disease heritability patterns and implications for genome-wide association studies": FrailtyAnalysis.csv

Age	Heritability	MeanOR	CaseOR	nControls	nCases	nCumIncidence	nIncidence	nLifeIncidence0	nAbsIncidence0	nLifeIncidence5	nAbsIncidence5	nLifeIncidence10	nAbsIncidence10	nLifeIncidence15	nAbsIncidence15
36	0.55767	0.99978	149.73	1999921308	78692	3.9346e-05	3.9346e-05	3.8366e-05	3.8366e-05	3.8591e-05	3.8591e-05	3.8782e-05	3.8782e-05	3.8942e-05	3.8942e-05
37	0.55755	0.99938	132.09	1999755471	165837	0.00012226	8.2922e-05	0.00011911	8.075e-05	0.00011983	8.1242e-05	0.00012044	8.1657e-05	0.00012095	8.2014e-05
38	0.55736	0.99875	118.95	1999493596	261875	0.0002532	0.00013095	0.00024644	0.00012735	0.00024797	0.00012816	0.00024925	0.00012883	0.00025036	0.00012942
39	0.55712	0.99789	107.01	1999125918	367678	0.00043704	0.00018389	0.00042496	0.00017856	0.00042768	0.00017975	0.00042993	0.00018073	0.00043189	0.00018158
40	0.55681	0.99678	98.657	1998641723	484195	0.00067914	0.0002422	0.00065968	0.00023482	0.00066404	0.00023647	0.00066763	0.0002378	0.00067073	0.00023895
41	0.55643	0.99541	91.201	1998029264	612459	0.00098537	0.00030644	0.00095609	0.00029662	0.00096264	0.00029881	0.00096798	0.00030056	0.00097257	0.00030204
42	0.55598	0.99374	84.661	1997275672	753592	0.0013622	0.00037717	0.0013202	0.00036445	0.0013296	0.00036729	0.0013371	0.00036953	0.0013436	0.00037141
43	0.55546	0.99177	78.056	1996366861	908811	0.0018166	0.00045503	0.0017585	0.00043887	0.0017715	0.00044249	0.0017818	0.00044531	0.0017907	0.00044765
44	0.55486	0.98946	72.758	1995287429	1079432	0.0023563	0.0005407	0.002278	0.00052047	0.0022955	0.00052503	0.0023094	0.00052854	0.0023211	0.00053141
45	0.55419	0.98681	67.636	1994020555	1266874	0.0029897	0.00063493	0.0028864	0.00060987	0.0029097	0.00061559	0.0029279	0.0006199	0.002943	0.0006234
46	0.55343	0.98379	62.933	1992547889	1472666	0.0037261	0.00073854	0.003592	0.00070772	0.0036224	0.00071487	0.0036459	0.00072015	0.0036652	0.00072436
47	0.55258	0.98036	58.489	1990849441	1698448	0.0045753	0.0008524	0.0044037	0.00081475	0.004443	0.00082366	0.0044728	0.00083008	0.0044973	0.00083513
48	0.55164	0.97652	54.411	1988903467	1945974	0.0055483	0.00097746	0.0053311	0.00093167	0.0053815	0.00094276	0.005419	0.00095054	0.0054495	0.00095659
49	0.55061	0.97222	50.628	1986686356	2217111	0.0066568	0.0011147	0.0063845	0.0010593	0.0064485	0.001073	0.0064955	0.0010824	0.0065331	0.0010897
50	0.54948	0.96745	47.219	1984172516	2513840	0.0079137	0.0012653	0.0075749	0.0011983	0.0076558	0.0012154	0.0077141	0.0012268	0.0077603	0.0012354
51	0.54825	0.96218	44.035	1981334263	2838253	0.0093329	0.0014304	0.0089139	0.0013497	0.0090157	0.0013708	0.0090877	0.0013846	0.009144	0.0013948
52	0.5469	0.95637	40.998	1978141722	3192541	0.010929	0.0016113	0.010414	0.0015141	0.010541	0.0015401	0.01063	0.001557	0.010699	0.0015691
53	0.54545	0.95	38.154	1974562733	3578989	0.012719	0.0018093	0.012088	0.0016926	0.012247	0.0017245	0.012356	0.001745	0.012439	0.0017594
54	0.54387	0.94304	35.562	1970562772	3999961	0.014719	0.0020257	0.01395	0.0018858	0.014148	0.0019249	0.014281	0.00195	0.014381	0.0019671
55	0.54217	0.93546	33.056	1966104894	4457878	0.016948	0.0022622	0.016014	0.0020948	0.016259	0.0021424	0.016422	0.0021729	0.016542	0.0021933
56	0.54034	0.92725	30.732	1961149700	4955194	0.019425	0.0025203	0.018295	0.0023203	0.018596	0.002378	0.018796	0.0024151	0.01894	0.0024395
57	0.53837	0.91836	28.593	1955655338	5494362	0.022172	0.0028016	0.020808	0.0025632	0.021178	0.0026326	0.021422	0.0026778	0.021595	0.0027071
58	0.53627	0.90878	26.552	1949577541	6077797	0.025211	0.0031078	0.02357	0.002824	0.024021	0.0029073	0.024319	0.0029622	0.024526	0.0029975
59	0.53403	0.89848	24.612	1942869713	6707828	0.028565	0.0034407	0.026595	0.0031036	0.027143	0.003203	0.027506	0.0032695	0.027754	0.0033119
60	0.53163	0.88746	22.828	1935483073	7386640	0.032258	0.0038019	0.0299	0.0034027	0.030563	0.0035205	0.031004	0.0036006	0.031302	0.0036518
61	0.52908	0.87569	21.163	1927366865	8116208	0.036317	0.0041934	0.033502	0.0037216	0.034299	0.0038606	0.034833	0.0039566	0.03519	0.0040184
62	0.52638	0.86315	19.584	1918468641	8898224	0.040766	0.0046168	0.037415	0.0040608	0.038369	0.0042238	0.039013	0.0043383	0.039443	0.0044128
63	0.52351	0.84985	18.151	1908734631	9734010	0.045633	0.0050738	0.041655	0.0044199	0.042792	0.0046106	0.043566	0.0047465	0.044082	0.0048362
64	0.52048	0.83578	16.773	1898110203	10624428	0.050945	0.0055662	0.046235	0.0047989	0.047584	0.005021	0.048512	0.0051818	0.04913	0.0052892
65	0.51727	0.82095	15.498	1886540424	11569779	0.05673	0.0060954	0.051167	0.0051972	0.052761	0.0054553	0.053868	0.0056443	0.054608	0.0057726
66	0.5139	0.80536	14.307	1873970723	12569701	0.063015	0.0066628	0.056463	0.0056139	0.058339	0.0059133	0.059654	0.0061341	0.060538	0.0062866
67	0.51035	0.78903	13.199	1860347663	13623060	0.069826	0.0072696	0.062129	0.0060473	0.06433	0.0063941	0.065886	0.0066509	0.066939	0.0068312
68	0.50662	0.772	12.158	1845619812	14727851	0.07719	0.0079167	0.068171	0.0064953	0.070745	0.0068963	0.072578	0.0071938	0.073828	0.007406
69	0.50272	0.75428	11.207	1829738714	15881098	0.085131	0.0086048	0.074589	0.0069549	0.077591	0.0074185	0.079741	0.0077619	0.08122	0.0080104
70	0.49865	0.73593	10.299	1812659942	17078772	0.09367	0.009334	0.081379	0.0074225	0.084872	0.0079585	0.087383	0.0083538	0.089127	0.0086431
71	0.4944	0.71699	9.4677	1794344217	18315725	0.10283	0.010104	0.088534	0.0078938	0.092588	0.0085136	0.095511	0.0089676	0.097558	0.0093025
72	0.48998	0.69751	8.6976	1774758565	19585652	0.11262	0.010915	0.096037	0.008363	0.10073	0.00908	0.10412	0.0096006	0.10652	0.0099862
73	0.48539	0.67756	7.9816	1753877484	20881081	0.12306	0.011766	0.10387	0.0088239	0.1093	0.0096531	0.11322	0.010249	0.116	0.010691
74	0.48065	0.65721	7.3202	1731684079	22193405	0.13416	0.012654	0.112	0.0092703	0.11827	0.010228	0.12279	0.010909	0.12601	0.011414
75	0.47574	0.63652	6.7104	1708171127	23512952	0.14591	0.013578	0.12039	0.0096956	0.12762	0.010797	0.13281	0.011577	0.13654	0.012152
76	0.4707	0.61558	6.1453	1683342018	24829109	0.15833	0.014535	0.12901	0.010093	0.13732	0.011355	0.14327	0.012247	0.14755	0.0129
77	0.46551	0.59448	5.6239	1657211539	26130479	0.17139	0.015523	0.13781	0.010451	0.14733	0.011893	0.15414	0.012913	0.15905	0.013653
78	0.4602	0.5733	5.1458	1629806443	27405096	0.1851	0.016537	0.14673	0.010762	0.1576	0.012402	0.16538	0.013568	0.17098	0.014405
79	0.45477	0.55211	4.706	1601165771	28640672	0.19942	0.017573	0.1557	0.011014	0.16809	0.012874	0.17696	0.014204	0.18333	0.01515
80	0.44923	0.531	4.305	1571340895	29824876	0.21433	0.018627	0.16467	0.011199	0.17874	0.013301	0.18881	0.014812	0.19604	0.015882
81	0.44361	0.51006	3.934	1540395262	30945633	0.2298	0.019694	0.17355	0.011308	0.18949	0.013674	0.2009	0.015385	0.20908	0.016593
82	0.43791	0.48937	3.5957	1508403827	31991435	0.2458	0.020768	0.18228	0.011329	0.20026	0.013983	0.21316	0.015912	0.22239	0.017276
83	0.43214	0.46899	3.2871	1475452192	32951635	0.26227	0.021845	0.19076	0.011254	0.21098	0.014216	0.22551	0.016383	0.2359	0.017923
84	0.42634	0.44899	3.0039	1441635461	33816731	0.27918	0.02292	0.19894	0.011079	0.22158	0.014365	0.2379	0.016791	0.24957	0.018525
85	0.42049	0.42945	2.7474	1407056861	34578600	0.29647	0.023986	0.20672	0.010801	0.23197	0.014421	0.25025	0.017127	0.26332	0.019074
86	0.41464	0.4104	2.5125	1371826162	35230699	0.31409	0.025039	0.21405	0.010421	0.24208	0.014377	0.26248	0.017385	0.27708	0.019561
87	0.40878	0.3919	2.2992	1336057964	35768198	0.33197	0.026073	0.22087	0.0099401	0.25184	0.014223	0.27452	0.017555	0.29078	0.019977
88	0.40293	0.37397	2.1056	1299869907	36188057	0.35007	0.027086	0.22713	0.0093627	0.26116	0.013954	0.28629	0.017627	0.30435	0.020314
89	0.39711	0.35667	1.9288	1263380868	36489039	0.36831	0.028071	0.23278	0.0086963	0.26998	0.013569	0.29773	0.017594	0.31772	0.020565
90	0.39132	0.34	1.7688	1226709208	36671660	0.38665	0.029027	0.2378	0.0079534	0.27824	0.013071	0.30875	0.017452	0.33081	0.020727
91	0.38558	0.32397	1.6241	1189971117	36738091	0.40501	0.029948	0.24219	0.0071513	0.28588	0.012464	0.3193	0.017196	0.34357	0.020794
92	0.37989	0.30861	1.4914	1153279114	36692003	0.42336	0.030834	0.24594	0.0063116	0.29288	0.011755	0.32931	0.01682	0.35592	0.02076
93	0.37428	0.29391	1.3711	1116740723	36538391	0.44163	0.031682	0.24909	0.0054595	0.29919	0.010952	0.33872	0.016322	0.36781	0.020618
94	0.36874	0.27988	1.2622	1080457365	36283358	0.45977	0.03249	0.25167	0.0046205	0.30481	0.010065	0.34749	0.015705	0.37918	0.020364
95	0.36329	0.26649	1.1631	1044523465	35933900	0.47774	0.033258	0.25374	0.0038202	0.30974	0.0091129	0.35558	0.014976	0.38998	0.019996
96	0.35793	0.25375	1.0729	1009025786	35497679	0.49549	0.033985	0.25534	0.0030804	0.31397	0.008115	0.36297	0.014144	0.40017	0.019513
97	0.35266	0.24163	0.99097	974042978	34982808	0.51298	0.03467	0.25657	0.0024213	0.31755	0.0070968	0.36963	0.013217	0.40971	0.018912
98	0.34749	0.23013	0.91629	939645333	34397645	0.53018	0.035314	0.25747	0.0018554	0.32052	0.0060854	0.37558	0.012207	0.41857	0.018193
99	0.34243	0.21921	0.84847	905894720	33750613	0.54705	0.035918	0.25812	0.0013863	0.32292	0.005108	0.38081	0.011127	0.42673	0.017362
100	0.33747	0.20885	0.78678	872844681	33050039	0.56358	0.036483	0.25858	0.0010111	0.32482	0.0041907	0.38534	0.0099966	0.43417	0.016429
101	0.33262	0.19904	0.73033	840540664	32304017	0.57973	0.03701	0.25889	0.00072059	0.32628	0.0033546	0.38919	0.0088374	0.44089	0.015403
102	0.32787	0.18975	0.67899	809020361	31520303	0.59549	0.0375	0.2591	0.00050119	0.32738	0.002619	0.39242	0.0076761	0.4469	0.014296
103	0.32324	0.18096	0.63175	778314134	30706227	0.61084	0.037955	0.25924	0.00033932	0.32819	0.0019941	0.39506	0.0065404	0.45221	0.01312
104	0.31871	0.17263	0.58877	748445500	29868634	0.62578	0.038376	0.25933	0.00022316	0.32876	0.0014811	0.39719	0.0054575	0.45684	0.011889
105	0.31429	0.16476	0.54928	719431657	29013843	0.64028	0.038765	0.25938	0.00014227	0.32917	0.0010744	0.39885	0.0044528	0.46081	0.010622
106	0.30998	0.15731	0.51314	691284032	28147625	0.65436	0.039125	0.25941	8.764e-05	0.32944	0.00076176	0.40013	0.0035463	0.46417	0.0093424
107	0.30577	0.15027	0.48	664008836	27275196	0.668	0.039456	0.25943	5.1884e-05	0.32962	0.00052733	0.40108	0.0027556	0.46696	0.0080764
108	0.30167	0.1436	0.44941	637607611	26401225	0.6812	0.03976	0.25944	2.9621e-05	0.32974	0.00035546	0.40178	0.002089	0.46924	0.0068515
109	0.29768	0.1373	0.4214	612077764	25529847	0.69396	0.04004	0.25945	1.6016e-05	0.32981	0.00023283	0.40227	0.0015453	0.47105	0.0056941
110	0.29378	0.13133	0.39556	587413075	24664689	0.70629	0.040297	0.25945	8.2608e-06	0.32986	0.00014789	0.40261	0.0011168	0.47247	0.0046287
