## Supplementary Data: A zip file containing the simulation executable, the source code, R scripts, batch files, and simulation results. for "Age-related late-onset disease heritability patterns and implications for genome-wide association studies": HeritabilityAnalysis.csv

Age	PopMean	PopVar	PopSD	CaseMean	CaseVar	CaseSD	CumulativeCaseMean	CumulativeCaseVar	CumulativeCaseSD	Heritability	MeanOR	CaseOR	nControls	nCases	CumIncidence	nIncidence	nLifetimeIncidence	nAbsoluteIncidence
36	-0.00021766	4.1477	2.0366	5.0088	5.453	2.3352	0	0	0	0.55767	0.99978	149.73	1999921308	78692	3.9346e-05	3.9346e-05	3.8366e-05	3.8366e-05
37	-0.00062266	4.1456	2.0361	4.8835	5.1023	2.2588	0	0	0	0.55755	0.99938	132.09	1999755471	165837	0.00012226	8.2922e-05	0.00011911	8.075e-05
38	-0.0012486	4.1425	2.0353	4.7787	4.8601	2.2046	0	0	0	0.55736	0.99875	118.95	1999493596	261875	0.0002532	0.00013095	0.00024644	0.00012735
39	-0.0021083	4.1384	2.0343	4.6729	4.6837	2.1642	0	0	0	0.55712	0.99789	107.01	1999125918	367678	0.00043704	0.00018389	0.00042496	0.00017856
40	-0.0032212	4.1332	2.033	4.5917	4.4987	2.121	0	0	0	0.55681	0.99678	98.657	1998641723	484195	0.00067914	0.0002422	0.00065968	0.00023482
41	-0.0046056	4.1269	2.0315	4.5131	4.3631	2.0888	0	0	0	0.55643	0.99541	91.201	1998029264	612459	0.00098537	0.00030644	0.00095609	0.00029662
42	-0.006282	4.1194	2.0296	4.4387	4.2348	2.0579	0	0	0	0.55598	0.99374	84.661	1997275672	753592	0.0013622	0.00037717	0.0013202	0.00036445
43	-0.0082685	4.1107	2.0275	4.3574	4.1119	2.0278	0	0	0	0.55546	0.99177	78.056	1996366861	908811	0.0018166	0.00045503	0.0017585	0.00043887
44	-0.010592	4.1008	2.025	4.2871	3.9984	1.9996	0	0	0	0.55486	0.98946	72.758	1995287429	1079432	0.0023563	0.0005407	0.002278	0.00052047
45	-0.013276	4.0896	2.0223	4.2141	3.8834	1.9706	0	0	0	0.55419	0.98681	67.636	1994020555	1266874	0.0029897	0.00063493	0.0028864	0.00060987
46	-0.016348	4.0771	2.0192	4.1421	3.7919	1.9473	0	0	0	0.55343	0.98379	62.933	1992547889	1472666	0.0037261	0.00073854	0.003592	0.00070772
47	-0.019833	4.0631	2.0157	4.0688	3.7013	1.9239	0	0	0	0.55258	0.98036	58.489	1990849441	1698448	0.0045753	0.0008524	0.0044037	0.00081475
48	-0.023762	4.0478	2.0119	3.9966	3.6119	1.9005	0	0	0	0.55164	0.97652	54.411	1988903467	1945974	0.0055483	0.00097746	0.0053311	0.00093167
49	-0.028169	4.0309	2.0077	3.9245	3.5262	1.8778	0	0	0	0.55061	0.97222	50.628	1986686356	2217111	0.0066568	0.0011147	0.0063845	0.0010593
50	-0.033088	4.0126	2.0031	3.8548	3.4392	1.8545	0	0	0	0.54948	0.96745	47.219	1984172516	2513840	0.0079137	0.0012653	0.0075749	0.0011983
51	-0.038558	3.9926	1.9981	3.785	3.3574	1.8323	0	0	0	0.54825	0.96218	44.035	1981334263	2838253	0.0093329	0.0014304	0.0089139	0.0013497
52	-0.044613	3.971	1.9927	3.7135	3.2824	1.8117	0	0	0	0.5469	0.95637	40.998	1978141722	3192541	0.010929	0.0016113	0.010414	0.0015141
53	-0.051295	3.9477	1.9869	3.6416	3.2023	1.7895	0	0	0	0.54545	0.95	38.154	1974562733	3578989	0.012719	0.0018093	0.012088	0.0016926
54	-0.058648	3.9227	1.9806	3.5713	3.1271	1.7684	0	0	0	0.54387	0.94304	35.562	1970562772	3999961	0.014719	0.0020257	0.01395	0.0018858
55	-0.066713	3.8959	1.9738	3.4982	3.0569	1.7484	0	0	0	0.54217	0.93546	33.056	1966104894	4457878	0.016948	0.0022622	0.016014	0.0020948
56	-0.075536	3.8673	1.9665	3.4253	2.9852	1.7278	0	0	0	0.54034	0.92725	30.732	1961149700	4955194	0.019425	0.0025203	0.018295	0.0023203
57	-0.085169	3.8368	1.9588	3.3532	2.9165	1.7078	0	0	0	0.53837	0.91836	28.593	1955655338	5494362	0.022172	0.0028016	0.020808	0.0025632
58	-0.095657	3.8045	1.9505	3.2791	2.8521	1.6888	0	0	0	0.53627	0.90878	26.552	1949577541	6077797	0.025211	0.0031078	0.02357	0.002824
59	-0.10705	3.7703	1.9417	3.2032	2.7865	1.6693	0	0	0	0.53403	0.89848	24.612	1942869713	6707828	0.028565	0.0034407	0.026595	0.0031036
60	-0.11939	3.7342	1.9324	3.128	2.7227	1.6501	0	0	0	0.53163	0.88746	22.828	1935483073	7386640	0.032258	0.0038019	0.0299	0.0034027
61	-0.13275	3.6962	1.9226	3.0522	2.657	1.63	0	0	0	0.52908	0.87569	21.163	1927366865	8116208	0.036317	0.0041934	0.033502	0.0037216
62	-0.14716	3.6563	1.9122	2.9747	2.5949	1.6109	0	0	0	0.52638	0.86315	19.584	1918468641	8898224	0.040766	0.0046168	0.037415	0.0040608
63	-0.16269	3.6145	1.9012	2.8987	2.5348	1.5921	0	0	0	0.52351	0.84985	18.151	1908734631	9734010	0.045633	0.0050738	0.041655	0.0044199
64	-0.17939	3.5708	1.8897	2.8198	2.4743	1.573	0	0	0	0.52048	0.83578	16.773	1898110203	10624428	0.050945	0.0055662	0.046235	0.0047989
65	-0.1973	3.5253	1.8776	2.7407	2.4165	1.5545	0	0	0	0.51727	0.82095	15.498	1886540424	11569779	0.05673	0.0060954	0.051167	0.0051972
66	-0.21647	3.478	1.8649	2.6608	2.358	1.5356	0	0	0	0.5139	0.80536	14.307	1873970723	12569701	0.063015	0.0066628	0.056463	0.0056139
67	-0.23695	3.4289	1.8517	2.5801	2.2996	1.5164	0	0	0	0.51035	0.78903	13.199	1860347663	13623060	0.069826	0.0072696	0.062129	0.0060473
68	-0.25877	3.3782	1.838	2.498	2.2447	1.4982	0	0	0	0.50662	0.772	12.158	1845619812	14727851	0.07719	0.0079167	0.068171	0.0064953
69	-0.28199	3.3259	1.8237	2.4165	2.1874	1.479	0	0	0	0.50272	0.75428	11.207	1829738714	15881098	0.085131	0.0086048	0.074589	0.0069549
70	-0.30662	3.2721	1.8089	2.332	2.1335	1.4606	0	0	0	0.49865	0.73593	10.299	1812659942	17078772	0.09367	0.009334	0.081379	0.0074225
71	-0.33269	3.217	1.7936	2.2479	2.0816	1.4428	0	0	0	0.4944	0.71699	9.4677	1794344217	18315725	0.10283	0.010104	0.088534	0.0078938
72	-0.36024	3.1606	1.7778	2.163	2.0284	1.4242	0	0	0	0.48998	0.69751	8.6976	1774758565	19585652	0.11262	0.010915	0.096037	0.008363
73	-0.38926	3.1031	1.7616	2.0771	1.9758	1.4056	0	0	0	0.48539	0.67756	7.9816	1753877484	20881081	0.12306	0.011766	0.10387	0.0088239
74	-0.41976	3.0447	1.7449	1.9906	1.926	1.3878	0	0	0	0.48065	0.65721	7.3202	1731684079	22193405	0.13416	0.012654	0.112	0.0092703
75	-0.45174	2.9855	1.7278	1.9037	1.8757	1.3696	0	0	0	0.47574	0.63652	6.7104	1708171127	23512952	0.14591	0.013578	0.12039	0.0096956
76	-0.48518	2.9256	1.7104	1.8157	1.827	1.3517	0	0	0	0.4707	0.61558	6.1453	1683342018	24829109	0.15833	0.014535	0.12901	0.010093
77	-0.52006	2.8653	1.6927	1.727	1.7787	1.3337	0	0	0	0.46551	0.59448	5.6239	1657211539	26130479	0.17139	0.015523	0.13781	0.010451
78	-0.55635	2.8047	1.6747	1.6382	1.7327	1.3163	0	0	0	0.4602	0.5733	5.1458	1629806443	27405096	0.1851	0.016537	0.14673	0.010762
79	-0.59401	2.744	1.6565	1.5488	1.6862	1.2986	0	0	0	0.45477	0.55211	4.706	1601165771	28640672	0.19942	0.017573	0.1557	0.011014
80	-0.63299	2.6834	1.6381	1.4598	1.6403	1.2808	0	0	0	0.44923	0.531	4.305	1571340895	29824876	0.21433	0.018627	0.16467	0.011199
81	-0.67322	2.623	1.6196	1.3697	1.5979	1.2641	0	0	0	0.44361	0.51006	3.934	1540395262	30945633	0.2298	0.019694	0.17355	0.011308
82	-0.71465	2.563	1.6009	1.2797	1.5559	1.2474	0	0	0	0.43791	0.48937	3.5957	1508403827	31991435	0.2458	0.020768	0.18228	0.011329
83	-0.75718	2.5036	1.5823	1.19	1.5143	1.2306	0	0	0	0.43214	0.46899	3.2871	1475452192	32951635	0.26227	0.021845	0.19076	0.011254
84	-0.80074	2.445	1.5636	1.0999	1.4739	1.2141	0	0	0	0.42634	0.44899	3.0039	1441635461	33816731	0.27918	0.02292	0.19894	0.011079
85	-0.84526	2.3872	1.545	1.0107	1.4356	1.1982	0	0	0	0.42049	0.42945	2.7474	1407056861	34578600	0.29647	0.023986	0.20672	0.010801
86	-0.89063	2.3304	1.5266	0.92129	1.3979	1.1823	0	0	0	0.41464	0.4104	2.5125	1371826162	35230699	0.31409	0.025039	0.21405	0.010421
87	-0.93676	2.2746	1.5082	0.83255	1.3624	1.1672	0	0	0	0.40878	0.3919	2.2992	1336057964	35768198	0.33197	0.026073	0.22087	0.0099401
88	-0.98357	2.2201	1.49	0.74459	1.3272	1.1521	0	0	0	0.40293	0.37397	2.1056	1299869907	36188057	0.35007	0.027086	0.22713	0.0093627
89	-1.0309	2.1669	1.472	0.65692	1.2936	1.1374	0	0	0	0.39711	0.35667	1.9288	1263380868	36489039	0.36831	0.028071	0.23278	0.0086963
90	-1.0788	2.1151	1.4543	0.57029	1.2614	1.1231	0	0	0	0.39132	0.34	1.7688	1226709208	36671660	0.38665	0.029027	0.2378	0.0079534
91	-1.1271	2.0645	1.4368	0.48496	1.2309	1.1094	0	0	0	0.38558	0.32397	1.6241	1189971117	36738091	0.40501	0.029948	0.24219	0.0071513
92	-1.1757	2.0155	1.4197	0.39973	1.2014	1.0961	0	0	0	0.37989	0.30861	1.4914	1153279114	36692003	0.42336	0.030834	0.24594	0.0063116
93	-1.2245	1.9679	1.4028	0.31559	1.1737	1.0834	0	0	0	0.37428	0.29391	1.3711	1116740723	36538391	0.44163	0.031682	0.24909	0.0054595
94	-1.2734	1.9217	1.3863	0.23286	1.1459	1.0705	0	0	0	0.36874	0.27988	1.2622	1080457365	36283358	0.45977	0.03249	0.25167	0.0046205
95	-1.3224	1.8771	1.3701	0.1511	1.1202	1.0584	0	0	0	0.36329	0.26649	1.1631	1044523465	35933900	0.47774	0.033258	0.25374	0.0038202
96	-1.3714	1.834	1.3542	0.07035	1.0956	1.0467	0	0	0	0.35793	0.25375	1.0729	1009025786	35497679	0.49549	0.033985	0.25534	0.0030804
97	-1.4203	1.7923	1.3388	-0.0090735	1.0722	1.0355	0	0	0	0.35266	0.24163	0.99097	974042978	34982808	0.51298	0.03467	0.25657	0.0024213
98	-1.4691	1.752	1.3236	-0.087419	1.05	1.0247	0	0	0	0.34749	0.23013	0.91629	939645333	34397645	0.53018	0.035314	0.25747	0.0018554
99	-1.5177	1.7132	1.3089	-0.16432	1.0283	1.014	0	0	0	0.34243	0.21921	0.84847	905894720	33750613	0.54705	0.035918	0.25812	0.0013863
100	-1.5661	1.6757	1.2945	-0.23981	1.0071	1.0035	0	0	0	0.33747	0.20885	0.78678	872844681	33050039	0.56358	0.036483	0.25858	0.0010111
101	-1.6142	1.6396	1.2805	-0.31426	0.98767	0.99381	0	0	0	0.33262	0.19904	0.73033	840540664	32304017	0.57973	0.03701	0.25889	0.00072059
102	-1.6621	1.6048	1.2668	-0.38715	0.96874	0.98425	0	0	0	0.32787	0.18975	0.67899	809020361	31520303	0.59549	0.0375	0.2591	0.00050119
103	-1.7095	1.5713	1.2535	-0.45926	0.95082	0.9751	0	0	0	0.32324	0.18096	0.63175	778314134	30706227	0.61084	0.037955	0.25924	0.00033932
104	-1.7566	1.539	1.2406	-0.52972	0.93347	0.96616	0	0	0	0.31871	0.17263	0.58877	748445500	29868634	0.62578	0.038376	0.25933	0.00022316
105	-1.8033	1.5079	1.228	-0.59916	0.91669	0.95744	0	0	0	0.31429	0.16476	0.54928	719431657	29013843	0.64028	0.038765	0.25938	0.00014227
106	-1.8495	1.4779	1.2157	-0.66721	0.90057	0.94898	0	0	0	0.30998	0.15731	0.51314	691284032	28147625	0.65436	0.039125	0.25941	8.764e-05
107	-1.8953	1.449	1.2038	-0.73396	0.88562	0.94107	0	0	0	0.30577	0.15027	0.48	664008836	27275196	0.668	0.039456	0.25943	5.1884e-05
108	-1.9407	1.4212	1.1921	-0.79983	0.87099	0.93327	0	0	0	0.30167	0.1436	0.44941	637607611	26401225	0.6812	0.03976	0.25944	2.9621e-05
109	-1.9856	1.3944	1.1808	-0.86417	0.85691	0.9257	0	0	0	0.29768	0.1373	0.4214	612077764	25529847	0.69396	0.04004	0.25945	1.6016e-05
110	-2.03	1.3685	1.1698	-0.92745	0.84367	0.91851	0	0	0	0.29378	0.13133	0.39556	587413075	24664689	0.70629	0.040297	0.25945	8.2608e-06
