## Supplementary Data: A zip file containing the simulation executable, the source code, R scripts, batch files, and simulation results. for "Age-related late-onset disease heritability patterns and implications for genome-wide association studies": StatisticalPower.csv

Age	nCases	p0	c0	d0	s0	sd0	p1	c1	d1	s1	sd1	p2	c2	d2	s2	sd2	p3	c3	d3	s3	sd3	p4	c4	d4	s4	sd4	p5	c5	d5	s5	sd5	p6	c6	d6	s6	sd6	p7	c7	d7	s7	sd7	p8	c8	d8	s8	sd8
36	78692	0.014598	0.027957	-0.013359	0.027957	-0.013359	0.014599	0.022882	-0.0082835	0.022882	-0.0082835	0.014598	0.018583	-0.0039847	0.018583	-0.0039847	0.057198	0.10556	-0.048366	0.10556	-0.048366	0.057203	0.089105	-0.031902	0.089105	-0.031902	0.057202	0.070971	-0.013769	0.070971	-0.013769	0.099796	0.17673	-0.076935	0.17673	-0.076935	0.099798	0.15125	-0.05145	0.15125	-0.05145	0.099798	0.12313	-0.023328	0.12313	-0.023328
37	165837	0.014597	0.027651	-0.013054	0.027749	-0.013152	0.014598	0.022902	-0.0083037	0.022896	-0.0082974	0.014598	0.018385	-0.0037865	0.018448	-0.0038504	0.057194	0.10424	-0.047044	0.10466	-0.047471	0.0572	0.087845	-0.030645	0.088251	-0.031051	0.057201	0.071637	-0.014436	0.071422	-0.014222	0.09979	0.17519	-0.075395	0.17568	-0.075893	0.099794	0.15046	-0.050666	0.15071	-0.05092	0.099796	0.1232	-0.023399	0.12317	-0.023377
38	261875	0.014595	0.027122	-0.012526	0.027425	-0.012829	0.014597	0.022856	-0.0082585	0.022875	-0.0082778	0.014598	0.018179	-0.003581	0.018309	-0.0037113	0.057188	0.10302	-0.045836	0.10382	-0.046628	0.057196	0.087253	-0.030057	0.087735	-0.030539	0.057199	0.070515	-0.013316	0.070953	-0.013754	0.09978	0.17378	-0.074004	0.1747	-0.074921	0.099787	0.14907	-0.049285	0.14986	-0.050078	0.099793	0.1223	-0.022507	0.12272	-0.022928
39	367678	0.014593	0.026996	-0.012402	0.027244	-0.012651	0.014596	0.022673	-0.0080772	0.02279	-0.0081943	0.014597	0.018238	-0.0036415	0.018279	-0.0036823	0.05718	0.10222	-0.045038	0.10314	-0.045964	0.057191	0.086816	-0.029626	0.087349	-0.030158	0.057197	0.070384	-0.013187	0.070714	-0.013517	0.099767	0.1717	-0.071931	0.17344	-0.073671	0.099778	0.14807	-0.048288	0.14911	-0.04933	0.099789	0.12196	-0.02217	0.1224	-0.022612
40	484195	0.01459	0.026729	-0.012139	0.027061	-0.01247	0.014594	0.022496	-0.0079023	0.022685	-0.0080914	0.014596	0.018231	-0.003635	0.018262	-0.003666	0.057169	0.10111	-0.043945	0.10242	-0.045251	0.057184	0.086344	-0.02916	0.08699	-0.029807	0.057193	0.070423	-0.01323	0.07061	-0.013417	0.099749	0.1712	-0.071452	0.17264	-0.072891	0.099767	0.14731	-0.047542	0.14847	-0.0487	0.099784	0.1212	-0.021412	0.12197	-0.022188
41	612459	0.014587	0.026492	-0.011905	0.026884	-0.012297	0.014591	0.022394	-0.0078024	0.022595	-0.0080032	0.014595	0.018114	-0.0035193	0.018216	-0.0036212	0.057156	0.1002	-0.043042	0.10173	-0.044574	0.057175	0.085669	-0.028495	0.08658	-0.029405	0.057189	0.07012	-0.012931	0.070458	-0.013269	0.099728	0.16965	-0.069921	0.17171	-0.071983	0.099752	0.14672	-0.046967	0.14792	-0.048171	0.099777	0.12156	-0.021787	0.12185	-0.022068
42	753592	0.014582	0.026212	-0.01163	0.026698	-0.012116	0.014589	0.022245	-0.0076562	0.022498	-0.0079094	0.014594	0.018079	-0.0034854	0.018178	-0.0035846	0.05714	0.099512	-0.042372	0.10112	-0.043976	0.057164	0.085488	-0.028324	0.086278	-0.029114	0.057185	0.069871	-0.012686	0.070296	-0.013111	0.099702	0.16858	-0.068875	0.17084	-0.071142	0.099735	0.14562	-0.04588	0.14729	-0.04755	0.099769	0.12074	-0.020969	0.12154	-0.02177
43	908811	0.014577	0.026032	-0.011455	0.026531	-0.011954	0.014585	0.022218	-0.007633	0.022428	-0.0078428	0.014592	0.018021	-0.0034288	0.018139	-0.0035468	0.057121	0.09891	-0.04179	0.10056	-0.043444	0.057152	0.084788	-0.027637	0.085905	-0.028754	0.057179	0.06981	-0.012632	0.070174	-0.012995	0.099671	0.16705	-0.06738	0.1699	-0.070224	0.099715	0.14501	-0.045299	0.14672	-0.047002	0.09976	0.12048	-0.020717	0.12127	-0.021513
44	1079432	0.014571	0.025832	-0.011261	0.026371	-0.0118	0.014581	0.022014	-0.0074333	0.022333	-0.0077521	0.01459	0.017975	-0.0033846	0.018101	-0.003511	0.057099	0.098194	-0.041095	0.10002	-0.042923	0.057137	0.084369	-0.027232	0.085553	-0.028416	0.057172	0.069616	-0.012444	0.070046	-0.012874	0.099636	0.16592	-0.06628	0.16898	-0.069348	0.099691	0.14408	-0.044391	0.14611	-0.046423	0.099749	0.12031	-0.020559	0.12105	-0.021303
45	1266874	0.014564	0.025652	-0.011088	0.026219	-0.011655	0.014576	0.021795	-0.0072186	0.022219	-0.0076427	0.014588	0.017943	-0.0033547	0.018068	-0.0034796	0.057073	0.097247	-0.040174	0.099433	-0.04236	0.05712	0.083928	-0.026808	0.085209	-0.028089	0.057164	0.069293	-0.012129	0.069887	-0.012722	0.099594	0.16478	-0.065184	0.16809	-0.068498	0.099663	0.14337	-0.043712	0.14553	-0.04587	0.099736	0.11989	-0.020157	0.12081	-0.02107
46	1472666	0.014556	0.025336	-0.01078	0.026044	-0.011488	0.014571	0.021661	-0.0070896	0.022109	-0.0075376	0.014586	0.017767	-0.0031811	0.018008	-0.0034225	0.057044	0.096627	-0.039583	0.098879	-0.041835	0.057101	0.083323	-0.026222	0.084836	-0.027736	0.057156	0.069191	-0.012035	0.069749	-0.012594	0.099547	0.16373	-0.064179	0.16723	-0.067683	0.099631	0.14292	-0.043291	0.14502	-0.045386	0.099721	0.11957	-0.019853	0.12056	-0.020842
47	1698448	0.014547	0.02519	-0.010643	0.025886	-0.011339	0.014565	0.021614	-0.007049	0.022017	-0.0074518	0.014583	0.017766	-0.0031832	0.017963	-0.0033803	0.057011	0.095846	-0.038835	0.098316	-0.041305	0.057078	0.083001	-0.025923	0.084495	-0.027417	0.057145	0.069024	-0.011879	0.069615	-0.012469	0.099493	0.16272	-0.063232	0.16639	-0.066901	0.099595	0.14215	-0.04256	0.14449	-0.044891	0.099705	0.11918	-0.019471	0.12031	-0.020601
48	1945974	0.014537	0.024838	-0.010301	0.025702	-0.011165	0.014558	0.02156	-0.0070012	0.021937	-0.0073784	0.01458	0.017663	-0.0030827	0.017911	-0.0033306	0.056973	0.095262	-0.038289	0.09778	-0.040807	0.057053	0.082577	-0.025524	0.084159	-0.027106	0.057134	0.068858	-0.011724	0.069482	-0.012348	0.099432	0.16143	-0.061999	0.16552	-0.066091	0.099554	0.14136	-0.041803	0.14394	-0.044383	0.099686	0.11895	-0.019266	0.12007	-0.020382
49	2217111	0.014525	0.024773	-0.010247	0.025547	-0.011022	0.014551	0.021409	-0.0068587	0.021849	-0.0072982	0.014577	0.017671	-0.0030945	0.017871	-0.0032941	0.056932	0.094343	-0.037411	0.097208	-0.040276	0.057025	0.08223	-0.025205	0.083838	-0.026813	0.057121	0.068495	-0.011374	0.069318	-0.012196	0.099364	0.16041	-0.061049	0.16467	-0.065308	0.099508	0.14066	-0.041155	0.14339	-0.043884	0.099665	0.1187	-0.019033	0.11984	-0.020175
50	2513840	0.014513	0.024557	-0.010044	0.02539	-0.010877	0.014542	0.021308	-0.0067655	0.021763	-0.0072208	0.014573	0.017625	-0.0030522	0.017832	-0.003259	0.056885	0.093669	-0.036784	0.096646	-0.039761	0.056994	0.081692	-0.024698	0.083497	-0.026503	0.057107	0.068435	-0.011328	0.069178	-0.012071	0.099288	0.15919	-0.059902	0.1638	-0.064513	0.099457	0.13997	-0.040512	0.14285	-0.043392	0.099641	0.11825	-0.01861	0.11959	-0.019946
51	2838253	0.014499	0.024326	-0.0098277	0.025228	-0.01073	0.014533	0.021131	-0.0065986	0.021667	-0.0071342	0.014568	0.017567	-0.0029988	0.017791	-0.003223	0.056833	0.092999	-0.036166	0.096091	-0.039258	0.056959	0.081253	-0.024294	0.083156	-0.026196	0.057091	0.068272	-0.011181	0.06904	-0.011949	0.099204	0.1581	-0.0589	0.16294	-0.063731	0.099399	0.13927	-0.039872	0.1423	-0.042905	0.099615	0.11813	-0.018515	0.11937	-0.019751
52	3192541	0.014483	0.024181	-0.0096981	0.025075	-0.010592	0.014522	0.020941	-0.006419	0.021561	-0.0070386	0.014564	0.017511	-0.0029478	0.017751	-0.0031869	0.056776	0.092343	-0.035567	0.095544	-0.038768	0.056921	0.080853	-0.023933	0.08282	-0.025899	0.057073	0.068104	-0.01103	0.068903	-0.01183	0.099111	0.15692	-0.057806	0.16206	-0.062945	0.099336	0.13867	-0.03933	0.14177	-0.042437	0.099585	0.11787	-0.018281	0.11915	-0.019562
53	3578989	0.014466	0.023931	-0.0094647	0.024914	-0.010448	0.014511	0.02086	-0.0063494	0.021462	-0.0069515	0.014558	0.017469	-0.0029106	0.017711	-0.0031526	0.056713	0.091532	-0.034819	0.094979	-0.038266	0.056878	0.080341	-0.023463	0.082471	-0.025592	0.057054	0.067895	-0.010841	0.068761	-0.011708	0.099008	0.156	-0.056993	0.1612	-0.062196	0.099266	0.13788	-0.038609	0.14122	-0.041958	0.099553	0.11744	-0.017885	0.11891	-0.019354
54	3999961	0.014447	0.023776	-0.0093287	0.024759	-0.010313	0.014498	0.020745	-0.0062464	0.021365	-0.0068666	0.014552	0.017459	-0.0029066	0.017677	-0.0031242	0.056644	0.090878	-0.034234	0.094422	-0.037778	0.056832	0.079891	-0.02306	0.08212	-0.025289	0.057032	0.067705	-0.010673	0.068618	-0.011586	0.098895	0.15479	-0.055893	0.16033	-0.061438	0.09919	0.13701	-0.03782	0.14065	-0.041462	0.099517	0.11718	-0.017666	0.11867	-0.019155
55	4457878	0.014426	0.023567	-0.0091407	0.024603	-0.010176	0.014485	0.020566	-0.0060812	0.02126	-0.0067753	0.014546	0.017398	-0.0028524	0.01764	-0.0030941	0.056568	0.090198	-0.03363	0.093866	-0.037299	0.05678	0.079496	-0.022716	0.081775	-0.024995	0.057008	0.067613	-0.010605	0.068486	-0.011478	0.098771	0.15361	-0.054841	0.15945	-0.060678	0.099105	0.13649	-0.037385	0.1401	-0.040999	0.099478	0.11686	-0.017386	0.11843	-0.018957
56	4955194	0.014404	0.023398	-0.0089948	0.024449	-0.010045	0.014469	0.020471	-0.0060012	0.021159	-0.0066897	0.014539	0.017282	-0.0027433	0.017594	-0.0030554	0.056485	0.089414	-0.032929	0.093299	-0.036814	0.056724	0.079029	-0.022305	0.081425	-0.024701	0.056982	0.067384	-0.010402	0.068345	-0.011363	0.098635	0.15249	-0.053852	0.15856	-0.059926	0.099013	0.13564	-0.036631	0.13954	-0.040523	0.099435	0.11658	-0.01715	0.1182	-0.018764
57	5494362	0.014379	0.023145	-0.0087656	0.024287	-0.0099084	0.014453	0.020359	-0.0059062	0.02106	-0.0066071	0.014531	0.017267	-0.0027356	0.017554	-0.0030225	0.056394	0.088777	-0.032383	0.092738	-0.036344	0.056663	0.078543	-0.021881	0.081068	-0.024405	0.056953	0.067126	-0.010173	0.068194	-0.011241	0.098487	0.15139	-0.052908	0.15767	-0.059186	0.098912	0.13498	-0.036066	0.13897	-0.040059	0.099387	0.11633	-0.016946	0.11797	-0.01858
58	6077797	0.014352	0.022916	-0.0085632	0.024122	-0.0097697	0.014435	0.020238	-0.0058037	0.020961	-0.0065262	0.014523	0.017186	-0.0026625	0.017509	-0.0029863	0.056296	0.087922	-0.031627	0.092158	-0.035862	0.056596	0.078172	-0.021576	0.080719	-0.024123	0.056922	0.067006	-0.010084	0.068051	-0.011129	0.098325	0.15022	-0.051895	0.15677	-0.058449	0.098802	0.13425	-0.035449	0.1384	-0.0396	0.099335	0.11594	-0.016608	0.11772	-0.018388
59	6707828	0.014323	0.022776	-0.0084524	0.023964	-0.0096407	0.014415	0.020121	-0.0057055	0.020862	-0.0064471	0.014514	0.017165	-0.0026506	0.017469	-0.002955	0.056189	0.087189	-0.031	0.091574	-0.035385	0.056523	0.077553	-0.021029	0.080347	-0.023824	0.056888	0.06678	-0.0098921	0.067902	-0.011014	0.09815	0.14904	-0.050895	0.15587	-0.057717	0.098682	0.13339	-0.034707	0.13781	-0.039131	0.099279	0.11574	-0.016466	0.11749	-0.018212
60	7386640	0.014292	0.022554	-0.0082625	0.023803	-0.0095107	0.014394	0.019982	-0.0055878	0.020761	-0.0063676	0.014504	0.017124	-0.0026198	0.017429	-0.0029254	0.056073	0.086462	-0.030389	0.090989	-0.034916	0.056444	0.077216	-0.020771	0.079989	-0.023544	0.056851	0.066572	-0.0097207	0.067749	-0.010898	0.097961	0.14786	-0.049899	0.15495	-0.05699	0.098552	0.13277	-0.034213	0.13724	-0.038683	0.099218	0.11524	-0.016023	0.11723	-0.018016
61	8116208	0.014258	0.022308	-0.00805	0.023636	-0.0093775	0.014371	0.019858	-0.0054873	0.020661	-0.0062896	0.014493	0.017028	-0.0025341	0.017385	-0.0028911	0.055948	0.085735	-0.029787	0.090402	-0.034453	0.056359	0.076772	-0.020413	0.079629	-0.02327	0.056811	0.066346	-0.009535	0.067593	-0.010782	0.097756	0.14664	-0.048887	0.15402	-0.056266	0.098411	0.13202	-0.033609	0.13665	-0.038241	0.099152	0.11497	-0.015814	0.11698	-0.017829
62	8898224	0.014222	0.022146	-0.0079245	0.023473	-0.0092515	0.014346	0.019739	-0.0053932	0.02056	-0.006214	0.014482	0.017001	-0.0025195	0.017343	-0.0028609	0.055814	0.084915	-0.029101	0.089803	-0.033989	0.056267	0.076214	-0.019947	0.079256	-0.02299	0.056768	0.0661	-0.0093319	0.06743	-0.010662	0.097534	0.14543	-0.047898	0.15308	-0.05555	0.098259	0.13121	-0.032954	0.13606	-0.0378	0.09908	0.11456	-0.015475	0.11672	-0.017635
63	9734010	0.014182	0.021917	-0.0077347	0.023307	-0.0091248	0.01432	0.019543	-0.0052237	0.020452	-0.006132	0.014469	0.016937	-0.0024673	0.017299	-0.0028301	0.055669	0.084209	-0.02854	0.089206	-0.033537	0.056168	0.07571	-0.019542	0.078878	-0.02271	0.056721	0.065943	-0.0092216	0.067271	-0.01055	0.097296	0.1442	-0.0469	0.15214	-0.05484	0.098095	0.1304	-0.032305	0.13546	-0.03736	0.099002	0.11432	-0.015319	0.11646	-0.017458
64	10624428	0.01414	0.02165	-0.0075095	0.023134	-0.0089938	0.014291	0.019469	-0.005178	0.020349	-0.0060584	0.014456	0.016885	-0.0024288	0.017256	-0.0028004	0.055514	0.083399	-0.027885	0.088601	-0.033087	0.056061	0.075208	-0.019147	0.078495	-0.022434	0.056671	0.065745	-0.0090749	0.067112	-0.010441	0.09704	0.14305	-0.046012	0.15119	-0.054149	0.097919	0.12962	-0.031705	0.13485	-0.036929	0.098919	0.11393	-0.015015	0.1162	-0.017278
65	11569779	0.014096	0.021472	-0.0073767	0.022965	-0.0088693	0.01426	0.019302	-0.005042	0.020242	-0.0059823	0.014441	0.016838	-0.0023969	0.017214	-0.0027724	0.055347	0.082701	-0.027354	0.087999	-0.032652	0.055946	0.074775	-0.018829	0.078116	-0.02217	0.056616	0.06556	-0.0089441	0.066954	-0.010338	0.096766	0.14174	-0.044978	0.15023	-0.05346	0.09773	0.12871	-0.03098	0.13422	-0.036492	0.098829	0.11353	-0.014705	0.11593	-0.017096
66	12569701	0.014047	0.021283	-0.0072354	0.022797	-0.0087497	0.014227	0.019206	-0.0049788	0.020139	-0.0059121	0.014426	0.016754	-0.0023282	0.017168	-0.002742	0.055169	0.081883	-0.026714	0.087389	-0.03222	0.055824	0.074219	-0.018396	0.077727	-0.021904	0.056558	0.065309	-0.0087508	0.06679	-0.010232	0.096473	0.14051	-0.044038	0.14926	-0.052784	0.097527	0.12802	-0.03049	0.1336	-0.036076	0.098733	0.1132	-0.014468	0.11565	-0.016921
67	13623060	0.013996	0.021039	-0.0070424	0.022625	-0.0086294	0.014192	0.019034	-0.004842	0.020031	-0.0058395	0.014409	0.016718	-0.0023087	0.017124	-0.0027149	0.054979	0.081121	-0.026142	0.086778	-0.031798	0.055692	0.073805	-0.018113	0.077345	-0.021653	0.056495	0.065098	-0.0086025	0.066625	-0.010129	0.096159	0.13929	-0.043136	0.14829	-0.052126	0.09731	0.12707	-0.029761	0.13297	-0.035655	0.098629	0.11287	-0.014242	0.11538	-0.016753
68	14727851	0.013942	0.020805	-0.006863	0.022452	-0.00851	0.014154	0.01891	-0.0047557	0.019924	-0.0057701	0.014391	0.016642	-0.0022513	0.017078	-0.0026868	0.054777	0.080277	-0.025499	0.086158	-0.03138	0.055552	0.073213	-0.017661	0.07695	-0.021398	0.056429	0.064832	-0.0084037	0.066454	-0.010025	0.095825	0.13806	-0.042232	0.14731	-0.051485	0.097079	0.12631	-0.029235	0.13233	-0.035252	0.098519	0.11249	-0.013972	0.11511	-0.016588
69	15881098	0.013884	0.020591	-0.0067068	0.022278	-0.0083941	0.014114	0.018748	-0.0046341	0.019814	-0.0057003	0.014372	0.016625	-0.0022534	0.017036	-0.0026639	0.054563	0.079544	-0.024982	0.085541	-0.030978	0.055403	0.072688	-0.017284	0.076553	-0.021149	0.056357	0.064652	-0.0082948	0.066286	-0.0099283	0.09547	0.13674	-0.04127	0.14632	-0.050854	0.096833	0.12544	-0.028612	0.13169	-0.034856	0.0984	0.11213	-0.013732	0.11483	-0.016428
70	17078772	0.013823	0.020365	-0.0065417	0.022104	-0.0082808	0.014072	0.018599	-0.0045275	0.019704	-0.0056318	0.014351	0.016513	-0.0021618	0.016988	-0.0026365	0.054334	0.078767	-0.024432	0.084923	-0.030589	0.055245	0.07224	-0.016995	0.07616	-0.020915	0.056282	0.064371	-0.0080895	0.066111	-0.0098292	0.095093	0.13544	-0.040343	0.14533	-0.050238	0.096571	0.12461	-0.02804	0.13104	-0.034472	0.098275	0.11172	-0.013447	0.11455	-0.016271
71	18315725	0.013759	0.020124	-0.0063655	0.021927	-0.0081688	0.014027	0.01848	-0.0044533	0.019595	-0.0055679	0.01433	0.016463	-0.0021332	0.016941	-0.0026113	0.054094	0.077892	-0.023798	0.084297	-0.030203	0.055077	0.071688	-0.016611	0.075761	-0.020685	0.056201	0.064176	-0.0079744	0.065939	-0.0097375	0.094695	0.13412	-0.039422	0.14433	-0.049637	0.096293	0.12376	-0.027466	0.13039	-0.034101	0.098141	0.11142	-0.013278	0.11427	-0.016126
72	19585652	0.01369	0.01996	-0.0062694	0.021756	-0.0080661	0.013979	0.018344	-0.0043651	0.019486	-0.0055068	0.014307	0.016384	-0.0020765	0.016893	-0.0025855	0.05384	0.077068	-0.023228	0.083668	-0.029828	0.0549	0.071087	-0.016187	0.075355	-0.020455	0.056116	0.063921	-0.0078053	0.065763	-0.0096472	0.094275	0.13273	-0.038458	0.14332	-0.049049	0.096	0.12288	-0.026883	0.12974	-0.033741	0.098	0.11092	-0.012923	0.11398	-0.015977
73	20881081	0.013619	0.019687	-0.0060686	0.021581	-0.007962	0.013929	0.018187	-0.0042578	0.019376	-0.0054466	0.014283	0.016339	-0.0020563	0.016846	-0.0025627	0.053574	0.076249	-0.022675	0.083039	-0.029465	0.054714	0.070567	-0.015853	0.074949	-0.020235	0.056026	0.063659	-0.0076325	0.065585	-0.0095585	0.093833	0.13139	-0.037562	0.14231	-0.048478	0.09569	0.122	-0.026308	0.12908	-0.033394	0.097849	0.11065	-0.012796	0.11369	-0.015845
74	22193405	0.013544	0.019478	-0.0059339	0.021407	-0.0078631	0.013877	0.018023	-0.0041466	0.019264	-0.0053872	0.014257	0.016283	-0.0020255	0.016799	-0.0025418	0.053293	0.07545	-0.022156	0.082411	-0.029118	0.054517	0.07007	-0.015553	0.074545	-0.020028	0.055932	0.063414	-0.0074824	0.065405	-0.0094736	0.093369	0.13008	-0.036714	0.1413	-0.047932	0.095365	0.12109	-0.025721	0.12842	-0.033058	0.097691	0.11017	-0.012483	0.1134	-0.015711
75	23512952	0.013465	0.019232	-0.0057666	0.021232	-0.0077662	0.013821	0.017889	-0.004068	0.019153	-0.0053317	0.014231	0.016193	-0.0019624	0.01675	-0.0025196	0.053	0.0746	-0.0216	0.081782	-0.028782	0.05431	0.069529	-0.015219	0.074141	-0.019831	0.055831	0.06322	-0.0073884	0.065229	-0.0093978	0.092882	0.12872	-0.035842	0.14029	-0.047405	0.095023	0.12023	-0.025203	0.12776	-0.03274	0.097525	0.1098	-0.012276	0.11311	-0.015588
76	24829109	0.013384	0.018988	-0.0056043	0.021056	-0.0076717	0.013764	0.017731	-0.0039675	0.019042	-0.0052779	0.014203	0.016134	-0.0019317	0.016702	-0.0024994	0.052694	0.073734	-0.02104	0.081151	-0.028457	0.054095	0.068918	-0.014823	0.073731	-0.019637	0.055727	0.062902	-0.0071753	0.065047	-0.0093197	0.092373	0.12741	-0.035036	0.13928	-0.046904	0.094665	0.11929	-0.024621	0.1271	-0.032433	0.097349	0.10941	-0.01206	0.11282	-0.015473
77	26130479	0.013299	0.018765	-0.0054663	0.020881	-0.007582	0.013704	0.017572	-0.0038687	0.01893	-0.005226	0.014173	0.016075	-0.0019021	0.016654	-0.0024811	0.052375	0.072931	-0.020556	0.080524	-0.028149	0.05387	0.068349	-0.014479	0.073321	-0.019451	0.055617	0.062701	-0.007084	0.064868	-0.0092508	0.091842	0.12601	-0.034164	0.13827	-0.046423	0.09429	0.11841	-0.024118	0.12644	-0.032145	0.097166	0.10897	-0.011805	0.11253	-0.015363
78	27405096	0.013211	0.018546	-0.0053356	0.020708	-0.0074974	0.013641	0.017426	-0.0037849	0.018818	-0.0051772	0.014143	0.015986	-0.0018431	0.016605	-0.0024621	0.052044	0.072048	-0.020004	0.079897	-0.027852	0.053636	0.067787	-0.014151	0.072912	-0.019275	0.055502	0.062437	-0.0069343	0.064688	-0.0091855	0.09129	0.12466	-0.033369	0.13726	-0.045968	0.093901	0.11745	-0.023551	0.12577	-0.031869	0.096974	0.10858	-0.011603	0.11224	-0.015262
79	28640672	0.01312	0.018318	-0.005198	0.020537	-0.0074171	0.013576	0.017262	-0.0036859	0.018707	-0.0051303	0.014111	0.015923	-0.0018126	0.016556	-0.0024451	0.051702	0.071199	-0.019497	0.079272	-0.02757	0.053393	0.067237	-0.013844	0.072504	-0.019111	0.055383	0.062183	-0.0068003	0.064508	-0.0091252	0.090719	0.12323	-0.032512	0.13625	-0.045532	0.093496	0.11655	-0.023058	0.12511	-0.031613	0.096775	0.10811	-0.011338	0.11194	-0.015165
80	29824876	0.013025	0.018083	-0.0050573	0.020366	-0.0073405	0.013509	0.017105	-0.0035954	0.018595	-0.0050858	0.014078	0.015852	-0.0017739	0.016507	-0.0024291	0.051348	0.070358	-0.019011	0.078652	-0.027304	0.05314	0.06669	-0.01355	0.072099	-0.018959	0.055259	0.061918	-0.0066589	0.064328	-0.009069	0.090128	0.12185	-0.031724	0.13525	-0.045121	0.093076	0.11562	-0.022547	0.12445	-0.031373	0.096568	0.10765	-0.01108	0.11164	-0.015073
81	30945633	0.012928	0.017868	-0.0049404	0.020198	-0.0072697	0.01344	0.016948	-0.0035076	0.018484	-0.0050439	0.014043	0.015803	-0.0017595	0.016459	-0.0024163	0.050983	0.069481	-0.018498	0.078034	-0.027051	0.05288	0.066088	-0.013208	0.071695	-0.018814	0.055129	0.061701	-0.0065713	0.064151	-0.0090215	0.08952	0.12042	-0.030905	0.13425	-0.044731	0.092642	0.11469	-0.022046	0.12379	-0.03115	0.096354	0.10724	-0.01089	0.11135	-0.014991
82	31991435	0.012828	0.017632	-0.0048038	0.020031	-0.0072025	0.013369	0.016813	-0.003444	0.018375	-0.0050067	0.014008	0.015724	-0.0017162	0.016412	-0.0024041	0.050609	0.068637	-0.018029	0.077423	-0.026814	0.052612	0.065528	-0.012916	0.071293	-0.018681	0.054996	0.061396	-0.0063992	0.063972	-0.0089751	0.088893	0.11906	-0.030163	0.13326	-0.044369	0.092193	0.11378	-0.021587	0.12314	-0.030947	0.096131	0.10685	-0.010721	0.11105	-0.014922
83	32951635	0.012727	0.017366	-0.0046386	0.019863	-0.0071364	0.013295	0.016648	-0.0033523	0.018267	-0.0049714	0.013971	0.015657	-0.0016866	0.016364	-0.0023936	0.050225	0.067793	-0.017568	0.076818	-0.026593	0.052336	0.064973	-0.012637	0.070896	-0.01856	0.054859	0.061148	-0.0062886	0.063794	-0.0089351	0.08825	0.11767	-0.029417	0.13228	-0.044032	0.091732	0.11283	-0.021096	0.12249	-0.03076	0.095902	0.10641	-0.010504	0.11076	-0.014859
84	33816731	0.012623	0.017167	-0.0045437	0.0197	-0.0070772	0.01322	0.016492	-0.0032719	0.018159	-0.0049389	0.013933	0.015585	-0.0016523	0.016317	-0.0023842	0.049833	0.066945	-0.017112	0.07622	-0.026387	0.052053	0.064391	-0.012338	0.070502	-0.018449	0.054718	0.060888	-0.0061701	0.063618	-0.0089005	0.087593	0.11626	-0.02867	0.13131	-0.043719	0.09126	0.11186	-0.0206	0.12185	-0.030588	0.095666	0.10596	-0.010291	0.11047	-0.014804
85	34578600	0.012517	0.016943	-0.0044268	0.019539	-0.0070226	0.013144	0.016338	-0.0031938	0.018053	-0.0049093	0.013894	0.015505	-0.0016111	0.01627	-0.0023755	0.049432	0.066138	-0.016706	0.075632	-0.0262	0.051764	0.06384	-0.012077	0.070114	-0.01835	0.054572	0.060631	-0.006059	0.063444	-0.0088716	0.086923	0.11486	-0.027941	0.13035	-0.04343	0.090776	0.11095	-0.020172	0.12121	-0.030436	0.095425	0.10549	-0.010066	0.11018	-0.014755
86	35230699	0.012409	0.01671	-0.0043007	0.019381	-0.0069716	0.013066	0.016188	-0.0031225	0.017949	-0.0048829	0.013854	0.015446	-0.0015914	0.016223	-0.0023692	0.049025	0.065283	-0.016258	0.075052	-0.026027	0.051469	0.063217	-0.011747	0.069727	-0.018258	0.054424	0.06036	-0.0059363	0.063271	-0.0088473	0.08624	0.11351	-0.027274	0.12941	-0.043168	0.090283	0.11	-0.019717	0.12058	-0.030301	0.095177	0.10507	-0.0098903	0.10989	-0.014716
87	35768198	0.0123	0.01647	-0.0041698	0.019224	-0.0069235	0.012986	0.016027	-0.0030402	0.017845	-0.0048586	0.013814	0.015365	-0.0015509	0.016177	-0.0023634	0.048612	0.064472	-0.015861	0.074482	-0.02587	0.051169	0.06269	-0.011521	0.069348	-0.018179	0.054272	0.060108	-0.0058364	0.063101	-0.0088291	0.085546	0.11216	-0.02661	0.12848	-0.042933	0.08978	0.10905	-0.019272	0.11996	-0.030182	0.094924	0.10463	-0.0097065	0.10961	-0.014686
88	36188057	0.012189	0.01628	-0.0040904	0.019072	-0.0068822	0.012905	0.015893	-0.0029871	0.017744	-0.0048386	0.013773	0.015287	-0.0015138	0.016131	-0.0023583	0.048193	0.063639	-0.015446	0.073921	-0.025728	0.050864	0.062114	-0.01125	0.068974	-0.01811	0.054117	0.05982	-0.0057032	0.062931	-0.008814	0.084843	0.11081	-0.025963	0.12757	-0.042723	0.08927	0.10812	-0.018855	0.11935	-0.030081	0.094666	0.1042	-0.009534	0.10933	-0.014664
89	36489039	0.012078	0.01604	-0.0039616	0.018921	-0.0068432	0.012824	0.015739	-0.0029149	0.017645	-0.0048211	0.013731	0.015217	-0.0014855	0.016086	-0.0023547	0.047771	0.062812	-0.015041	0.073371	-0.0256	0.050555	0.061583	-0.011028	0.068608	-0.018053	0.05396	0.059564	-0.0056047	0.062764	-0.0088046	0.084132	0.10945	-0.025321	0.12667	-0.042536	0.088752	0.1072	-0.018449	0.11875	-0.029997	0.094403	0.10377	-0.0093645	0.10905	-0.014652
90	36671660	0.011966	0.015824	-0.0038573	0.018775	-0.0068082	0.012741	0.015577	-0.0028357	0.017547	-0.0048053	0.013689	0.015149	-0.0014604	0.016041	-0.0023527	0.047345	0.062011	-0.014665	0.072832	-0.025487	0.050243	0.060982	-0.01074	0.068246	-0.018003	0.0538	0.059315	-0.0055155	0.062601	-0.0088011	0.083415	0.10812	-0.024708	0.12579	-0.042374	0.088228	0.10626	-0.018036	0.11816	-0.029928	0.094136	0.10333	-0.009197	0.10878	-0.014647
91	36738091	0.011854	0.015617	-0.0037629	0.018631	-0.0067777	0.012658	0.015437	-0.0027792	0.017451	-0.0047929	0.013645	0.015092	-0.0014463	0.015998	-0.0023529	0.046917	0.061209	-0.014292	0.072305	-0.025388	0.049929	0.060421	-0.010493	0.067891	-0.017963	0.053637	0.059065	-0.0054279	0.06244	-0.0088033	0.082692	0.10684	-0.024146	0.12493	-0.042237	0.087699	0.10538	-0.017681	0.11758	-0.029879	0.093865	0.10291	-0.009049	0.10852	-0.014652
92	36692003	0.01174	0.015433	-0.0036928	0.018493	-0.006753	0.012574	0.015304	-0.0027302	0.017358	-0.0047841	0.013602	0.015022	-0.0014201	0.015956	-0.0023544	0.046487	0.06045	-0.013964	0.071791	-0.025305	0.049611	0.059905	-0.010294	0.067545	-0.017934	0.053475	0.058745	-0.0052705	0.06228	-0.0088057	0.081964	0.10558	-0.023612	0.12409	-0.042127	0.087165	0.10446	-0.017295	0.11701	-0.029843	0.093591	0.10247	-0.0088776	0.10825	-0.014664
93	36538391	0.011627	0.015192	-0.0035653	0.018356	-0.0067294	0.01249	0.015143	-0.0026528	0.017266	-0.0047765	0.013558	0.014929	-0.0013706	0.015914	-0.0023553	0.046056	0.059653	-0.013597	0.071289	-0.025233	0.049292	0.059366	-0.010074	0.067207	-0.017915	0.05331	0.058518	-0.0052085	0.062125	-0.0088151	0.081235	0.10425	-0.023019	0.12327	-0.042035	0.086628	0.10358	-0.016954	0.11645	-0.029825	0.093315	0.10202	-0.0087042	0.108	-0.014681
94	36283358	0.011513	0.015007	-0.0034941	0.018224	-0.0067108	0.012405	0.015015	-0.0026098	0.017178	-0.0047724	0.013514	0.014868	-0.0013538	0.015872	-0.0023581	0.045625	0.058897	-0.013272	0.0708	-0.025176	0.048971	0.058841	-0.0098698	0.066877	-0.017905	0.053143	0.058271	-0.005128	0.061973	-0.0088296	0.080505	0.10295	-0.022447	0.12247	-0.041963	0.086089	0.10269	-0.0166	0.11591	-0.029821	0.093037	0.10161	-0.0085695	0.10774	-0.014708
95	35933900	0.0114	0.014805	-0.0034052	0.018095	-0.0066954	0.01232	0.014866	-0.0025458	0.017091	-0.0047702	0.01347	0.014814	-0.0013445	0.015833	-0.002363	0.045194	0.058152	-0.012958	0.070325	-0.025131	0.04865	0.058309	-0.0096585	0.066555	-0.017904	0.052975	0.058013	-0.0050375	0.061824	-0.0088482	0.079775	0.10173	-0.02196	0.12169	-0.041914	0.085548	0.10181	-0.016259	0.11538	-0.029832	0.092757	0.10118	-0.0084201	0.1075	-0.014741
96	35497679	0.011288	0.01459	-0.0033021	0.01797	-0.0066821	0.012236	0.014719	-0.002483	0.017006	-0.0047696	0.013425	0.01473	-0.0013047	0.015793	-0.0023678	0.044764	0.057411	-0.012648	0.069862	-0.025098	0.048328	0.057815	-0.0094876	0.066242	-0.017914	0.052807	0.057769	-0.0049627	0.061678	-0.0088717	0.079046	0.10049	-0.021444	0.12093	-0.041883	0.085006	0.10096	-0.015951	0.11486	-0.029857	0.092475	0.10076	-0.0082836	0.10726	-0.014781
97	34982808	0.011176	0.014405	-0.0032297	0.017848	-0.0066725	0.012152	0.014587	-0.002435	0.016923	-0.0047715	0.013381	0.014668	-0.0012876	0.015755	-0.0023741	0.044336	0.056683	-0.012347	0.069413	-0.025077	0.048008	0.057241	-0.0092338	0.065935	-0.017927	0.052638	0.057509	-0.0048713	0.061536	-0.0088984	0.078319	0.099294	-0.020975	0.12019	-0.041873	0.084465	0.10007	-0.015607	0.11436	-0.029894	0.092194	0.1003	-0.008108	0.10702	-0.014825
98	34397645	0.011065	0.01421	-0.0031455	0.01773	-0.0066656	0.012067	0.01446	-0.0023925	0.016843	-0.0047761	0.013335	0.014615	-0.0012796	0.015718	-0.0023823	0.043909	0.055994	-0.012085	0.068977	-0.025068	0.047686	0.056791	-0.0091046	0.065638	-0.017952	0.052469	0.057256	-0.0047872	0.061397	-0.0089286	0.077596	0.098083	-0.020487	0.11947	-0.041879	0.083926	0.099199	-0.015273	0.11387	-0.029942	0.091912	0.099911	-0.0079998	0.10679	-0.014877
99	33750613	0.010954	0.014033	-0.0030786	0.017616	-0.0066621	0.011983	0.014332	-0.0023492	0.016766	-0.004783	0.013291	0.014538	-0.0012473	0.015681	-0.0023907	0.043485	0.055293	-0.011808	0.068555	-0.02507	0.047367	0.056264	-0.0088973	0.065349	-0.017982	0.0523	0.057	-0.0046998	0.061262	-0.0089617	0.076876	0.096916	-0.02004	0.11878	-0.041903	0.083385	0.09844	-0.015055	0.11339	-0.030006	0.091629	0.099503	-0.0078746	0.10656	-0.014935
100	33050039	0.010844	0.013856	-0.0030121	0.017506	-0.0066617	0.011899	0.014201	-0.0023018	0.016691	-0.0047918	0.013245	0.014486	-0.0012403	0.015646	-0.0024009	0.043064	0.054593	-0.011529	0.068146	-0.025082	0.047048	0.055774	-0.0087255	0.065068	-0.01802	0.05213	0.056782	-0.0046512	0.06113	-0.0090001	0.07616	0.095786	-0.019627	0.1181	-0.041945	0.082847	0.097576	-0.014729	0.11293	-0.03008	0.091345	0.09912	-0.0077752	0.10635	-0.015
101	32304017	0.010735	0.013682	-0.0029472	0.017399	-0.0066643	0.011815	0.014075	-0.0022594	0.016618	-0.0048025	0.013201	0.014404	-0.0012029	0.015612	-0.0024108	0.042646	0.053954	-0.011308	0.06775	-0.025105	0.046732	0.05528	-0.008548	0.064795	-0.018064	0.051961	0.056538	-0.0045768	0.061002	-0.0090415	0.075449	0.094651	-0.019201	0.11745	-0.042002	0.08231	0.096842	-0.014533	0.11248	-0.03017	0.091062	0.098708	-0.0076454	0.10613	-0.01507
102	31520303	0.010627	0.013499	-0.0028716	0.017296	-0.0066687	0.011732	0.013949	-0.0022174	0.016547	-0.004815	0.013156	0.014346	-0.0011902	0.015578	-0.002422	0.042231	0.053291	-0.011059	0.067368	-0.025137	0.046417	0.054805	-0.0083874	0.064531	-0.018114	0.051792	0.05629	-0.0044977	0.060878	-0.0090854	0.074743	0.093568	-0.018825	0.11682	-0.042076	0.081776	0.096005	-0.014229	0.11204	-0.030267	0.090779	0.098322	-0.0075431	0.10593	-0.015147
103	30706227	0.010521	0.013338	-0.0028176	0.017197	-0.0066762	0.01165	0.013819	-0.0021697	0.016479	-0.0048288	0.013111	0.01429	-0.0011787	0.015546	-0.0024343	0.041821	0.052635	-0.010815	0.066997	-0.025177	0.046104	0.054363	-0.0082587	0.064275	-0.018172	0.051624	0.056054	-0.0044303	0.060756	-0.0091324	0.074044	0.092456	-0.018412	0.11621	-0.042162	0.081246	0.095222	-0.013976	0.11162	-0.030375	0.090498	0.097905	-0.0074068	0.10572	-0.015226
104	29868634	0.010415	0.013168	-0.0027533	0.017101	-0.0066857	0.011568	0.013687	-0.0021189	0.016412	-0.0048435	0.013066	0.01424	-0.0011734	0.015515	-0.0024482	0.041414	0.052011	-0.010597	0.06664	-0.025226	0.045793	0.053906	-0.0081137	0.064028	-0.018235	0.051458	0.055789	-0.0043306	0.060638	-0.00918	0.073352	0.091395	-0.018043	0.11561	-0.042263	0.080718	0.094458	-0.01374	0.11121	-0.030493	0.090216	0.097568	-0.0073514	0.10553	-0.015314
105	29013843	0.01031	0.013009	-0.0026988	0.017008	-0.0066976	0.011487	0.013588	-0.0021008	0.016348	-0.004861	0.013022	0.01417	-0.0011481	0.015484	-0.0024622	0.041011	0.051393	-0.010382	0.066294	-0.025283	0.045484	0.053445	-0.0079613	0.063788	-0.018304	0.051291	0.055595	-0.0043041	0.060524	-0.0092326	0.072665	0.090391	-0.017726	0.11504	-0.042378	0.080195	0.093689	-0.013494	0.11081	-0.030619	0.089937	0.097135	-0.0071977	0.10534	-0.015402
106	28147625	0.010207	0.012855	-0.0026483	0.016919	-0.0067119	0.011407	0.013456	-0.0020489	0.016286	-0.0048789	0.012978	0.01411	-0.0011327	0.015455	-0.002477	0.040615	0.050757	-0.010142	0.06596	-0.025346	0.045178	0.052995	-0.0078167	0.063556	-0.018378	0.051125	0.055367	-0.0042421	0.060413	-0.0092877	0.071985	0.089351	-0.017365	0.11449	-0.042505	0.079676	0.092944	-0.013268	0.11043	-0.030754	0.08966	0.096752	-0.0070923	0.10515	-0.015495
107	27275196	0.010104	0.012706	-0.0026023	0.016833	-0.0067286	0.011327	0.013346	-0.0020188	0.016226	-0.0048986	0.012934	0.014037	-0.0011031	0.015426	-0.0024916	0.040223	0.050157	-0.0099342	0.065638	-0.025415	0.044875	0.052559	-0.007684	0.063332	-0.018457	0.050961	0.055129	-0.0041685	0.060305	-0.0093443	0.071314	0.08832	-0.017006	0.11396	-0.042642	0.079161	0.092208	-0.013047	0.11006	-0.030896	0.089381	0.096433	-0.0070521	0.10498	-0.015595
108	26401225	0.010003	0.01255	-0.0025476	0.01675	-0.0067469	0.011248	0.013228	-0.0019793	0.016168	-0.0049192	0.01289	0.013989	-0.0010989	0.015398	-0.0025074	0.039835	0.049591	-0.0097567	0.065327	-0.025492	0.044575	0.052123	-0.0075485	0.063114	-0.01854	0.050796	0.054926	-0.00413	0.060201	-0.0094042	0.070651	0.087348	-0.016697	0.11344	-0.04279	0.078651	0.091492	-0.012841	0.1097	-0.031047	0.089104	0.09609	-0.006987	0.1048	-0.015701
109	25529847	0.0099032	0.012387	-0.0024837	0.016669	-0.0067661	0.01117	0.013128	-0.0019577	0.016112	-0.0049416	0.012847	0.013919	-0.0010711	0.015371	-0.0025231	0.039452	0.049018	-0.0095663	0.065027	-0.025575	0.044276	0.051739	-0.0074628	0.062905	-0.018629	0.050633	0.054706	-0.0040726	0.0601	-0.0094662	0.069995	0.086374	-0.016379	0.11294	-0.042948	0.078145	0.090786	-0.012641	0.10935	-0.031205	0.088829	0.095696	-0.0068674	0.10464	-0.015808
110	24664689	0.0098051	0.01224	-0.0024346	0.016592	-0.0067869	0.011093	0.013012	-0.0019189	0.016058	-0.0049648	0.012804	0.013878	-0.0010736	0.015345	-0.0025403	0.039074	0.048443	-0.0093693	0.064737	-0.025663	0.043982	0.051287	-0.0073054	0.062702	-0.018721	0.050471	0.054503	-0.0040319	0.060002	-0.009531	0.069346	0.085449	-0.016103	0.11246	-0.043117	0.077643	0.090095	-0.012452	0.10901	-0.031371	0.088557	0.095307	-0.0067504	0.10447	-0.015918
