## Supplementary Data: A zip file containing the simulation executable, the source code, R scripts, batch files, and simulation results. for "Age-related late-onset disease heritability patterns and implications for genome-wide association studies": CasesMultipleSameAgeCohortStatisticalPower.csv

age	X1	X2	X3	X4	X5	X6	X7	X8	X9
50	1.000e+00	1.000e+00	1.000e+00	1.000e+00	1.000e+00	1.000e+00	1.000e+00	1.000e+00	1.000e+00
51	1.010e+00	1.010e+00	1.007e+00	1.009e+00	1.008e+00	1.007e+00	1.009e+00	1.008e+00	1.006e+00
52	1.020e+00	1.021e+00	1.014e+00	1.019e+00	1.017e+00	1.014e+00	1.018e+00	1.016e+00	1.013e+00
53	1.031e+00	1.032e+00	1.021e+00	1.029e+00	1.026e+00	1.022e+00	1.028e+00	1.025e+00	1.020e+00
54	1.042e+00	1.043e+00	1.029e+00	1.040e+00	1.036e+00	1.030e+00	1.038e+00	1.034e+00	1.028e+00
55	1.054e+00	1.055e+00	1.037e+00	1.051e+00	1.046e+00	1.039e+00	1.049e+00	1.043e+00	1.035e+00
56	1.066e+00	1.067e+00	1.045e+00	1.062e+00	1.056e+00	1.047e+00	1.060e+00	1.053e+00	1.043e+00
57	1.079e+00	1.079e+00	1.054e+00	1.075e+00	1.067e+00	1.057e+00	1.071e+00	1.063e+00	1.052e+00
58	1.092e+00	1.092e+00	1.063e+00	1.088e+00	1.078e+00	1.067e+00	1.084e+00	1.074e+00	1.061e+00
59	1.107e+00	1.105e+00	1.073e+00	1.101e+00	1.090e+00	1.077e+00	1.096e+00	1.085e+00	1.070e+00
60	1.122e+00	1.118e+00	1.083e+00	1.115e+00	1.103e+00	1.087e+00	1.109e+00	1.096e+00	1.080e+00
61	1.137e+00	1.132e+00	1.093e+00	1.130e+00	1.116e+00	1.099e+00	1.123e+00	1.109e+00	1.090e+00
62	1.154e+00	1.146e+00	1.104e+00	1.145e+00	1.130e+00	1.110e+00	1.138e+00	1.121e+00	1.101e+00
63	1.171e+00	1.161e+00	1.116e+00	1.161e+00	1.144e+00	1.122e+00	1.153e+00	1.134e+00	1.112e+00
64	1.189e+00	1.176e+00	1.127e+00	1.179e+00	1.159e+00	1.135e+00	1.169e+00	1.148e+00	1.124e+00
65	1.208e+00	1.192e+00	1.139e+00	1.196e+00	1.174e+00	1.148e+00	1.185e+00	1.163e+00	1.136e+00
66	1.226e+00	1.208e+00	1.151e+00	1.214e+00	1.190e+00	1.161e+00	1.202e+00	1.177e+00	1.148e+00
67	1.246e+00	1.225e+00	1.163e+00	1.233e+00	1.205e+00	1.174e+00	1.219e+00	1.192e+00	1.160e+00
68	1.267e+00	1.243e+00	1.176e+00	1.252e+00	1.222e+00	1.188e+00	1.237e+00	1.208e+00	1.173e+00
69	1.288e+00	1.260e+00	1.189e+00	1.271e+00	1.238e+00	1.201e+00	1.254e+00	1.224e+00	1.186e+00
70	1.309e+00	1.278e+00	1.203e+00	1.291e+00	1.255e+00	1.215e+00	1.273e+00	1.239e+00	1.199e+00
71	1.331e+00	1.297e+00	1.216e+00	1.311e+00	1.272e+00	1.229e+00	1.291e+00	1.256e+00	1.213e+00
72	1.353e+00	1.316e+00	1.229e+00	1.332e+00	1.289e+00	1.243e+00	1.310e+00	1.272e+00	1.226e+00
73	1.375e+00	1.334e+00	1.243e+00	1.352e+00	1.306e+00	1.257e+00	1.329e+00	1.288e+00	1.239e+00
74	1.397e+00	1.353e+00	1.256e+00	1.373e+00	1.324e+00	1.271e+00	1.348e+00	1.305e+00	1.253e+00
75	1.420e+00	1.372e+00	1.269e+00	1.395e+00	1.341e+00	1.285e+00	1.367e+00	1.321e+00	1.266e+00
76	1.442e+00	1.391e+00	1.283e+00	1.416e+00	1.359e+00	1.299e+00	1.386e+00	1.338e+00	1.279e+00
77	1.465e+00	1.409e+00	1.296e+00	1.437e+00	1.376e+00	1.312e+00	1.406e+00	1.354e+00	1.293e+00
78	1.487e+00	1.428e+00	1.309e+00	1.459e+00	1.394e+00	1.326e+00	1.425e+00	1.371e+00	1.306e+00
79	1.510e+00	1.447e+00	1.321e+00	1.480e+00	1.411e+00	1.339e+00	1.444e+00	1.387e+00	1.319e+00
80	1.533e+00	1.466e+00	1.334e+00	1.501e+00	1.429e+00	1.352e+00	1.464e+00	1.404e+00	1.332e+00
81	1.555e+00	1.485e+00	1.347e+00	1.523e+00	1.446e+00	1.365e+00	1.483e+00	1.420e+00	1.346e+00
82	1.578e+00	1.504e+00	1.359e+00	1.544e+00	1.463e+00	1.378e+00	1.502e+00	1.436e+00	1.359e+00
83	1.601e+00	1.522e+00	1.372e+00	1.565e+00	1.480e+00	1.390e+00	1.521e+00	1.452e+00	1.371e+00
84	1.624e+00	1.541e+00	1.384e+00	1.586e+00	1.497e+00	1.403e+00	1.540e+00	1.468e+00	1.384e+00
85	1.647e+00	1.559e+00	1.396e+00	1.607e+00	1.514e+00	1.415e+00	1.559e+00	1.483e+00	1.396e+00
86	1.670e+00	1.578e+00	1.408e+00	1.628e+00	1.530e+00	1.428e+00	1.578e+00	1.499e+00	1.408e+00
87	1.694e+00	1.596e+00	1.420e+00	1.648e+00	1.546e+00	1.440e+00	1.597e+00	1.514e+00	1.420e+00
88	1.716e+00	1.614e+00	1.431e+00	1.669e+00	1.562e+00	1.452e+00	1.615e+00	1.529e+00	1.431e+00
89	1.738e+00	1.630e+00	1.443e+00	1.688e+00	1.577e+00	1.464e+00	1.633e+00	1.543e+00	1.441e+00
90	1.760e+00	1.646e+00	1.454e+00	1.708e+00	1.592e+00	1.476e+00	1.650e+00	1.558e+00	1.451e+00
91	1.781e+00	1.662e+00	1.465e+00	1.726e+00	1.606e+00	1.488e+00	1.666e+00	1.571e+00	1.461e+00
92	1.800e+00	1.676e+00	1.474e+00	1.744e+00	1.620e+00	1.497e+00	1.682e+00	1.583e+00	1.470e+00
93	1.819e+00	1.689e+00	1.482e+00	1.760e+00	1.632e+00	1.507e+00	1.696e+00	1.594e+00	1.479e+00
94	1.836e+00	1.702e+00	1.489e+00	1.776e+00	1.645e+00	1.516e+00	1.710e+00	1.605e+00	1.486e+00
95	1.852e+00	1.713e+00	1.496e+00	1.791e+00	1.656e+00	1.523e+00	1.723e+00	1.615e+00	1.494e+00
96	1.867e+00	1.724e+00	1.502e+00	1.805e+00	1.667e+00	1.530e+00	1.736e+00	1.624e+00	1.501e+00
97	1.881e+00	1.733e+00	1.507e+00	1.818e+00	1.677e+00	1.537e+00	1.747e+00	1.633e+00	1.507e+00
98	1.893e+00	1.742e+00	1.510e+00	1.830e+00	1.686e+00	1.542e+00	1.757e+00	1.640e+00	1.512e+00
99	1.904e+00	1.749e+00	1.513e+00	1.840e+00	1.695e+00	1.546e+00	1.766e+00	1.646e+00	1.517e+00
100	1.914e+00	1.755e+00	1.515e+00	1.850e+00	1.703e+00	1.550e+00	1.775e+00	1.652e+00	1.522e+00
