## Supplementary Data: A zip file containing the simulation executable, the source code, R scripts, batch files, and simulation results. for "Age-related late-onset disease heritability patterns and implications for genome-wide association studies": CasesMultipleYoungOldCohortStatisticalPower.csv

age	X1	X2	X3	X4	X5	X6	X7	X8	X9
50	1.000e+00	1.000e+00	1.000e+00	1.000e+00	1.000e+00	1.000e+00	1.000e+00	1.000e+00	1.000e+00
51	9.994e-01	9.995e-01	9.995e-01	9.994e-01	9.995e-01	9.995e-01	9.995e-01	9.994e-01	9.994e-01
52	9.987e-01	9.988e-01	9.988e-01	9.987e-01	9.988e-01	9.988e-01	9.988e-01	9.987e-01	9.987e-01
53	9.978e-01	9.979e-01	9.979e-01	9.978e-01	9.979e-01	9.980e-01	9.979e-01	9.979e-01	9.979e-01
54	9.968e-01	9.968e-01	9.969e-01	9.968e-01	9.969e-01	9.969e-01	9.968e-01	9.968e-01	9.968e-01
55	9.956e-01	9.956e-01	9.957e-01	9.955e-01	9.957e-01	9.957e-01	9.956e-01	9.956e-01	9.956e-01
56	9.942e-01	9.942e-01	9.944e-01	9.942e-01	9.944e-01	9.943e-01	9.943e-01	9.942e-01	9.942e-01
57	9.927e-01	9.927e-01	9.928e-01	9.927e-01	9.928e-01	9.927e-01	9.928e-01	9.927e-01	9.926e-01
58	9.911e-01	9.910e-01	9.911e-01	9.910e-01	9.911e-01	9.910e-01	9.911e-01	9.910e-01	9.909e-01
59	9.892e-01	9.892e-01	9.892e-01	9.891e-01	9.892e-01	9.891e-01	9.892e-01	9.891e-01	9.890e-01
60	9.872e-01	9.872e-01	9.871e-01	9.871e-01	9.873e-01	9.871e-01	9.872e-01	9.871e-01	9.870e-01
61	9.852e-01	9.850e-01	9.850e-01	9.851e-01	9.851e-01	9.849e-01	9.851e-01	9.850e-01	9.847e-01
62	9.828e-01	9.828e-01	9.827e-01	9.828e-01	9.828e-01	9.826e-01	9.828e-01	9.826e-01	9.824e-01
63	9.804e-01	9.803e-01	9.801e-01	9.803e-01	9.803e-01	9.800e-01	9.803e-01	9.800e-01	9.798e-01
64	9.777e-01	9.776e-01	9.773e-01	9.777e-01	9.776e-01	9.773e-01	9.776e-01	9.774e-01	9.770e-01
65	9.749e-01	9.748e-01	9.744e-01	9.748e-01	9.747e-01	9.744e-01	9.747e-01	9.744e-01	9.741e-01
66	9.720e-01	9.717e-01	9.712e-01	9.718e-01	9.716e-01	9.712e-01	9.717e-01	9.714e-01	9.710e-01
67	9.687e-01	9.684e-01	9.678e-01	9.686e-01	9.683e-01	9.678e-01	9.685e-01	9.680e-01	9.675e-01
68	9.654e-01	9.650e-01	9.642e-01	9.651e-01	9.648e-01	9.643e-01	9.650e-01	9.645e-01	9.640e-01
69	9.617e-01	9.614e-01	9.603e-01	9.616e-01	9.611e-01	9.605e-01	9.614e-01	9.608e-01	9.602e-01
70	9.580e-01	9.576e-01	9.562e-01	9.578e-01	9.573e-01	9.564e-01	9.575e-01	9.569e-01	9.562e-01
71	9.542e-01	9.536e-01	9.519e-01	9.538e-01	9.532e-01	9.522e-01	9.536e-01	9.527e-01	9.519e-01
72	9.500e-01	9.494e-01	9.476e-01	9.497e-01	9.489e-01	9.479e-01	9.494e-01	9.485e-01	9.476e-01
73	9.459e-01	9.451e-01	9.430e-01	9.454e-01	9.446e-01	9.433e-01	9.450e-01	9.441e-01	9.430e-01
74	9.415e-01	9.405e-01	9.382e-01	9.410e-01	9.399e-01	9.385e-01	9.405e-01	9.395e-01	9.382e-01
75	9.370e-01	9.359e-01	9.335e-01	9.365e-01	9.353e-01	9.337e-01	9.359e-01	9.347e-01	9.334e-01
76	9.324e-01	9.312e-01	9.285e-01	9.318e-01	9.305e-01	9.287e-01	9.312e-01	9.299e-01	9.283e-01
77	9.277e-01	9.264e-01	9.234e-01	9.270e-01	9.255e-01	9.235e-01	9.264e-01	9.249e-01	9.231e-01
78	9.228e-01	9.213e-01	9.182e-01	9.221e-01	9.205e-01	9.183e-01	9.214e-01	9.198e-01	9.178e-01
79	9.180e-01	9.164e-01	9.130e-01	9.173e-01	9.154e-01	9.130e-01	9.164e-01	9.146e-01	9.124e-01
80	9.131e-01	9.113e-01	9.076e-01	9.122e-01	9.103e-01	9.076e-01	9.113e-01	9.094e-01	9.070e-01
81	9.080e-01	9.061e-01	9.021e-01	9.072e-01	9.050e-01	9.021e-01	9.062e-01	9.041e-01	9.014e-01
82	9.031e-01	9.010e-01	8.967e-01	9.022e-01	8.998e-01	8.966e-01	9.010e-01	8.988e-01	8.959e-01
83	8.981e-01	8.958e-01	8.912e-01	8.971e-01	8.946e-01	8.911e-01	8.959e-01	8.935e-01	8.904e-01
84	8.931e-01	8.907e-01	8.856e-01	8.920e-01	8.893e-01	8.855e-01	8.907e-01	8.881e-01	8.848e-01
85	8.882e-01	8.855e-01	8.800e-01	8.870e-01	8.840e-01	8.801e-01	8.856e-01	8.828e-01	8.792e-01
86	8.832e-01	8.803e-01	8.745e-01	8.820e-01	8.788e-01	8.746e-01	8.804e-01	8.774e-01	8.738e-01
87	8.784e-01	8.752e-01	8.688e-01	8.771e-01	8.735e-01	8.690e-01	8.753e-01	8.721e-01	8.682e-01
88	8.736e-01	8.701e-01	8.633e-01	8.721e-01	8.683e-01	8.636e-01	8.702e-01	8.668e-01	8.628e-01
89	8.688e-01	8.651e-01	8.580e-01	8.673e-01	8.632e-01	8.582e-01	8.653e-01	8.617e-01	8.573e-01
90	8.642e-01	8.601e-01	8.526e-01	8.624e-01	8.582e-01	8.529e-01	8.603e-01	8.565e-01	8.520e-01
91	8.595e-01	8.551e-01	8.472e-01	8.576e-01	8.531e-01	8.477e-01	8.553e-01	8.515e-01	8.466e-01
92	8.548e-01	8.501e-01	8.418e-01	8.528e-01	8.482e-01	8.424e-01	8.505e-01	8.464e-01	8.414e-01
93	8.503e-01	8.452e-01	8.366e-01	8.481e-01	8.432e-01	8.372e-01	8.456e-01	8.413e-01	8.361e-01
94	8.456e-01	8.403e-01	8.313e-01	8.434e-01	8.383e-01	8.320e-01	8.408e-01	8.364e-01	8.310e-01
95	8.411e-01	8.354e-01	8.262e-01	8.388e-01	8.335e-01	8.267e-01	8.361e-01	8.314e-01	8.259e-01
96	8.365e-01	8.306e-01	8.209e-01	8.341e-01	8.286e-01	8.216e-01	8.314e-01	8.265e-01	8.207e-01
97	8.320e-01	8.257e-01	8.158e-01	8.296e-01	8.239e-01	8.165e-01	8.267e-01	8.216e-01	8.156e-01
98	8.276e-01	8.209e-01	8.108e-01	8.250e-01	8.192e-01	8.113e-01	8.221e-01	8.168e-01	8.106e-01
99	8.231e-01	8.161e-01	8.057e-01	8.204e-01	8.144e-01	8.063e-01	8.175e-01	8.121e-01	8.057e-01
100	8.186e-01	8.113e-01	8.007e-01	8.159e-01	8.098e-01	8.012e-01	8.130e-01	8.073e-01	8.008e-01
