## Supplementary Data: A zip file containing the simulation executable, the source code, R scripts, batch files, and simulation results. for "Age-related late-onset disease heritability patterns and implications for genome-wide association studies": CasesNeededCohortStatisticalPower.csv

age	X1	X2	X3	X4	X5	X6	X7	X8	X9
50	3.288e+05	8.441e+05	4.860e+06	2.500e+04	6.375e+04	3.498e+05	9.679e+03	2.409e+04	1.300e+05
51	3.321e+05	8.519e+05	4.956e+06	2.521e+04	6.426e+04	3.524e+05	9.748e+03	2.427e+04	1.306e+05
52	3.348e+05	8.614e+05	4.952e+06	2.544e+04	6.476e+04	3.554e+05	9.826e+03	2.446e+04	1.311e+05
53	3.382e+05	8.709e+05	4.982e+06	2.571e+04	6.535e+04	3.585e+05	9.920e+03	2.468e+04	1.321e+05
54	3.417e+05	8.815e+05	5.014e+06	2.599e+04	6.587e+04	3.604e+05	1.002e+04	2.489e+04	1.333e+05
55	3.461e+05	8.933e+05	5.028e+06	2.626e+04	6.642e+04	3.635e+05	1.013e+04	2.512e+04	1.346e+05
56	3.502e+05	9.008e+05	5.080e+06	2.653e+04	6.710e+04	3.672e+05	1.023e+04	2.532e+04	1.354e+05
57	3.542e+05	9.107e+05	5.147e+06	2.682e+04	6.792e+04	3.688e+05	1.034e+04	2.559e+04	1.365e+05
58	3.588e+05	9.208e+05	5.202e+06	2.713e+04	6.864e+04	3.719e+05	1.046e+04	2.586e+04	1.376e+05
59	3.634e+05	9.317e+05	5.242e+06	2.746e+04	6.942e+04	3.762e+05	1.059e+04	2.612e+04	1.387e+05
60	3.683e+05	9.441e+05	5.282e+06	2.784e+04	7.023e+04	3.810e+05	1.072e+04	2.640e+04	1.401e+05
61	3.730e+05	9.551e+05	5.328e+06	2.822e+04	7.107e+04	3.842e+05	1.085e+04	2.671e+04	1.415e+05
62	3.787e+05	9.696e+05	5.391e+06	2.863e+04	7.199e+04	3.885e+05	1.099e+04	2.700e+04	1.427e+05
63	3.847e+05	9.798e+05	5.459e+06	2.902e+04	7.289e+04	3.930e+05	1.114e+04	2.731e+04	1.442e+05
64	3.908e+05	9.911e+05	5.503e+06	2.945e+04	7.382e+04	3.976e+05	1.129e+04	2.763e+04	1.458e+05
65	3.970e+05	1.004e+06	5.557e+06	2.988e+04	7.474e+04	4.021e+05	1.145e+04	2.800e+04	1.475e+05
66	4.027e+05	1.020e+06	5.605e+06	3.033e+04	7.572e+04	4.070e+05	1.161e+04	2.836e+04	1.490e+05
67	4.092e+05	1.033e+06	5.684e+06	3.080e+04	7.672e+04	4.110e+05	1.177e+04	2.873e+04	1.505e+05
68	4.160e+05	1.048e+06	5.739e+06	3.129e+04	7.779e+04	4.154e+05	1.194e+04	2.910e+04	1.523e+05
69	4.230e+05	1.064e+06	5.796e+06	3.176e+04	7.883e+04	4.204e+05	1.212e+04	2.948e+04	1.538e+05
70	4.300e+05	1.080e+06	5.872e+06	3.226e+04	7.991e+04	4.258e+05	1.229e+04	2.985e+04	1.557e+05
71	4.373e+05	1.096e+06	5.937e+06	3.276e+04	8.104e+04	4.299e+05	1.247e+04	3.024e+04	1.575e+05
72	4.446e+05	1.110e+06	6.007e+06	3.328e+04	8.211e+04	4.344e+05	1.265e+04	3.064e+04	1.590e+05
73	4.521e+05	1.127e+06	6.070e+06	3.380e+04	8.318e+04	4.400e+05	1.284e+04	3.103e+04	1.607e+05
74	4.588e+05	1.142e+06	6.131e+06	3.431e+04	8.429e+04	4.452e+05	1.303e+04	3.144e+04	1.625e+05
75	4.663e+05	1.158e+06	6.204e+06	3.484e+04	8.543e+04	4.502e+05	1.321e+04	3.183e+04	1.643e+05
76	4.740e+05	1.173e+06	6.258e+06	3.537e+04	8.654e+04	4.549e+05	1.340e+04	3.221e+04	1.661e+05
77	4.815e+05	1.191e+06	6.317e+06	3.590e+04	8.766e+04	4.596e+05	1.358e+04	3.262e+04	1.677e+05
78	4.887e+05	1.206e+06	6.383e+06	3.644e+04	8.874e+04	4.646e+05	1.377e+04	3.301e+04	1.694e+05
79	4.963e+05	1.220e+06	6.443e+06	3.698e+04	8.985e+04	4.687e+05	1.395e+04	3.342e+04	1.712e+05
80	5.036e+05	1.236e+06	6.520e+06	3.751e+04	9.093e+04	4.734e+05	1.414e+04	3.381e+04	1.730e+05
81	5.105e+05	1.253e+06	6.581e+06	3.804e+04	9.203e+04	4.774e+05	1.432e+04	3.421e+04	1.746e+05
82	5.179e+05	1.270e+06	6.624e+06	3.857e+04	9.317e+04	4.820e+05	1.450e+04	3.458e+04	1.762e+05
83	5.256e+05	1.285e+06	6.692e+06	3.909e+04	9.429e+04	4.870e+05	1.469e+04	3.496e+04	1.778e+05
84	5.337e+05	1.300e+06	6.758e+06	3.963e+04	9.533e+04	4.910e+05	1.487e+04	3.533e+04	1.796e+05
85	5.411e+05	1.316e+06	6.812e+06	4.015e+04	9.640e+04	4.955e+05	1.506e+04	3.571e+04	1.811e+05
86	5.484e+05	1.331e+06	6.882e+06	4.065e+04	9.747e+04	4.998e+05	1.524e+04	3.609e+04	1.827e+05
87	5.562e+05	1.347e+06	6.922e+06	4.117e+04	9.853e+04	5.035e+05	1.542e+04	3.646e+04	1.845e+05
88	5.635e+05	1.364e+06	6.972e+06	4.167e+04	9.946e+04	5.081e+05	1.560e+04	3.684e+04	1.860e+05
89	5.709e+05	1.375e+06	7.033e+06	4.218e+04	1.004e+05	5.125e+05	1.577e+04	3.719e+04	1.871e+05
90	5.782e+05	1.388e+06	7.087e+06	4.266e+04	1.013e+05	5.167e+05	1.594e+04	3.752e+04	1.882e+05
91	5.855e+05	1.403e+06	7.138e+06	4.315e+04	1.022e+05	5.206e+05	1.611e+04	3.783e+04	1.893e+05
92	5.928e+05	1.417e+06	7.200e+06	4.359e+04	1.031e+05	5.243e+05	1.626e+04	3.812e+04	1.906e+05
93	5.987e+05	1.431e+06	7.273e+06	4.401e+04	1.040e+05	5.275e+05	1.640e+04	3.845e+04	1.916e+05
94	6.043e+05	1.439e+06	7.323e+06	4.446e+04	1.048e+05	5.315e+05	1.654e+04	3.874e+04	1.930e+05
95	6.091e+05	1.447e+06	7.329e+06	4.485e+04	1.056e+05	5.349e+05	1.666e+04	3.898e+04	1.937e+05
96	6.147e+05	1.456e+06	7.367e+06	4.515e+04	1.062e+05	5.398e+05	1.678e+04	3.915e+04	1.946e+05
97	6.189e+05	1.461e+06	7.349e+06	4.547e+04	1.070e+05	5.401e+05	1.689e+04	3.935e+04	1.959e+05
98	6.216e+05	1.469e+06	7.332e+06	4.571e+04	1.074e+05	5.399e+05	1.697e+04	3.952e+04	1.961e+05
99	6.259e+05	1.475e+06	7.379e+06	4.593e+04	1.079e+05	5.393e+05	1.705e+04	3.960e+04	1.967e+05
100	6.264e+05	1.482e+06	7.382e+06	4.612e+04	1.082e+05	5.398e+05	1.713e+04	3.971e+04	1.973e+05
