## Supplementary Data: A zip file containing the simulation executable, the source code, R scripts, batch files, and simulation results. for "Age-related late-onset disease heritability patterns and implications for genome-wide association studies": CasesNeededCumulativeStatisticalPower.csv

age	X1	X2	X3	X4	X5	X6	X7	X8	X9
45	3.083e+05	8.164e+05	4.618e+06	2.388e+04	6.089e+04	3.415e+05	9.255e+03	2.307e+04	1.239e+05
46	3.096e+05	8.183e+05	4.686e+06	2.397e+04	6.115e+04	3.431e+05	9.302e+03	2.314e+04	1.244e+05
47	3.127e+05	8.212e+05	4.685e+06	2.405e+04	6.146e+04	3.446e+05	9.357e+03	2.326e+04	1.249e+05
48	3.148e+05	8.251e+05	4.718e+06	2.425e+04	6.172e+04	3.460e+05	9.418e+03	2.338e+04	1.259e+05
49	3.179e+05	8.281e+05	4.757e+06	2.443e+04	6.224e+04	3.472e+05	9.474e+03	2.356e+04	1.267e+05
50	3.199e+05	8.332e+05	4.762e+06	2.459e+04	6.271e+04	3.495e+05	9.544e+03	2.372e+04	1.276e+05
51	3.226e+05	8.429e+05	4.773e+06	2.477e+04	6.314e+04	3.506e+05	9.616e+03	2.392e+04	1.284e+05
52	3.256e+05	8.530e+05	4.783e+06	2.497e+04	6.373e+04	3.527e+05	9.698e+03	2.407e+04	1.292e+05
53	3.288e+05	8.610e+05	4.830e+06	2.520e+04	6.420e+04	3.548e+05	9.777e+03	2.427e+04	1.302e+05
54	3.331e+05	8.700e+05	4.856e+06	2.542e+04	6.480e+04	3.591e+05	9.873e+03	2.443e+04	1.309e+05
55	3.364e+05	8.783e+05	4.910e+06	2.569e+04	6.545e+04	3.617e+05	9.968e+03	2.460e+04	1.319e+05
56	3.400e+05	8.871e+05	4.944e+06	2.595e+04	6.601e+04	3.634e+05	1.006e+04	2.483e+04	1.330e+05
57	3.443e+05	8.952e+05	4.999e+06	2.623e+04	6.669e+04	3.669e+05	1.017e+04	2.507e+04	1.340e+05
58	3.487e+05	9.040e+05	5.065e+06	2.655e+04	6.737e+04	3.699e+05	1.028e+04	2.532e+04	1.351e+05
59	3.535e+05	9.154e+05	5.124e+06	2.688e+04	6.804e+04	3.726e+05	1.039e+04	2.559e+04	1.363e+05
60	3.586e+05	9.258e+05	5.168e+06	2.722e+04	6.880e+04	3.753e+05	1.051e+04	2.587e+04	1.375e+05
61	3.637e+05	9.363e+05	5.220e+06	2.756e+04	6.957e+04	3.788e+05	1.064e+04	2.616e+04	1.388e+05
62	3.693e+05	9.482e+05	5.268e+06	2.795e+04	7.046e+04	3.830e+05	1.077e+04	2.648e+04	1.400e+05
63	3.748e+05	9.600e+05	5.329e+06	2.833e+04	7.132e+04	3.874e+05	1.091e+04	2.679e+04	1.417e+05
64	3.810e+05	9.725e+05	5.393e+06	2.877e+04	7.224e+04	3.914e+05	1.106e+04	2.711e+04	1.431e+05
65	3.869e+05	9.851e+05	5.450e+06	2.920e+04	7.322e+04	3.951e+05	1.121e+04	2.746e+04	1.447e+05
66	3.931e+05	9.988e+05	5.510e+06	2.966e+04	7.414e+04	3.993e+05	1.137e+04	2.782e+04	1.461e+05
67	3.992e+05	1.014e+06	5.573e+06	3.013e+04	7.514e+04	4.038e+05	1.154e+04	2.820e+04	1.480e+05
68	4.060e+05	1.028e+06	5.634e+06	3.059e+04	7.623e+04	4.087e+05	1.171e+04	2.858e+04	1.497e+05
69	4.133e+05	1.043e+06	5.703e+06	3.110e+04	7.729e+04	4.133e+05	1.188e+04	2.895e+04	1.514e+05
70	4.205e+05	1.057e+06	5.782e+06	3.159e+04	7.836e+04	4.176e+05	1.206e+04	2.935e+04	1.531e+05
71	4.275e+05	1.072e+06	5.845e+06	3.209e+04	7.944e+04	4.226e+05	1.224e+04	2.973e+04	1.550e+05
72	4.346e+05	1.088e+06	5.919e+06	3.259e+04	8.059e+04	4.273e+05	1.243e+04	3.012e+04	1.569e+05
73	4.421e+05	1.105e+06	5.998e+06	3.312e+04	8.171e+04	4.324e+05	1.261e+04	3.053e+04	1.587e+05
74	4.496e+05	1.120e+06	6.064e+06	3.366e+04	8.286e+04	4.377e+05	1.280e+04	3.094e+04	1.604e+05
75	4.573e+05	1.137e+06	6.132e+06	3.420e+04	8.400e+04	4.426e+05	1.299e+04	3.134e+04	1.622e+05
76	4.651e+05	1.154e+06	6.201e+06	3.473e+04	8.516e+04	4.478e+05	1.318e+04	3.174e+04	1.640e+05
77	4.728e+05	1.170e+06	6.270e+06	3.526e+04	8.632e+04	4.532e+05	1.337e+04	3.215e+04	1.658e+05
78	4.806e+05	1.187e+06	6.331e+06	3.582e+04	8.748e+04	4.581e+05	1.356e+04	3.256e+04	1.676e+05
79	4.885e+05	1.202e+06	6.407e+06	3.635e+04	8.859e+04	4.629e+05	1.375e+04	3.296e+04	1.692e+05
80	4.962e+05	1.220e+06	6.479e+06	3.688e+04	8.969e+04	4.673e+05	1.394e+04	3.335e+04	1.709e+05
81	5.037e+05	1.235e+06	6.541e+06	3.742e+04	9.080e+04	4.718e+05	1.412e+04	3.375e+04	1.726e+05
82	5.115e+05	1.251e+06	6.602e+06	3.794e+04	9.191e+04	4.760e+05	1.431e+04	3.413e+04	1.742e+05
83	5.189e+05	1.267e+06	6.668e+06	3.846e+04	9.299e+04	4.807e+05	1.449e+04	3.451e+04	1.759e+05
84	5.264e+05	1.282e+06	6.717e+06	3.897e+04	9.405e+04	4.848e+05	1.467e+04	3.488e+04	1.774e+05
85	5.338e+05	1.297e+06	6.777e+06	3.948e+04	9.512e+04	4.890e+05	1.484e+04	3.524e+04	1.789e+05
86	5.408e+05	1.312e+06	6.829e+06	3.998e+04	9.613e+04	4.928e+05	1.502e+04	3.559e+04	1.803e+05
87	5.479e+05	1.326e+06	6.895e+06	4.045e+04	9.711e+04	4.970e+05	1.518e+04	3.594e+04	1.817e+05
88	5.548e+05	1.339e+06	6.947e+06	4.094e+04	9.807e+04	5.008e+05	1.535e+04	3.629e+04	1.831e+05
89	5.617e+05	1.352e+06	7.002e+06	4.140e+04	9.899e+04	5.047e+05	1.551e+04	3.661e+04	1.843e+05
90	5.685e+05	1.366e+06	7.056e+06	4.186e+04	9.991e+04	5.084e+05	1.567e+04	3.693e+04	1.856e+05
91	5.751e+05	1.378e+06	7.100e+06	4.232e+04	1.008e+05	5.119e+05	1.583e+04	3.724e+04	1.868e+05
92	5.814e+05	1.391e+06	7.145e+06	4.276e+04	1.017e+05	5.153e+05	1.598e+04	3.754e+04	1.880e+05
93	5.876e+05	1.404e+06	7.196e+06	4.319e+04	1.026e+05	5.185e+05	1.613e+04	3.783e+04	1.892e+05
94	5.938e+05	1.416e+06	7.234e+06	4.362e+04	1.034e+05	5.215e+05	1.627e+04	3.811e+04	1.903e+05
95	5.998e+05	1.428e+06	7.278e+06	4.403e+04	1.042e+05	5.245e+05	1.641e+04	3.839e+04	1.913e+05
96	6.057e+05	1.439e+06	7.318e+06	4.443e+04	1.050e+05	5.272e+05	1.655e+04	3.867e+04	1.923e+05
97	6.116e+05	1.450e+06	7.362e+06	4.482e+04	1.057e+05	5.301e+05	1.668e+04	3.893e+04	1.933e+05
98	6.173e+05	1.461e+06	7.401e+06	4.521e+04	1.064e+05	5.330e+05	1.681e+04	3.918e+04	1.943e+05
99	6.226e+05	1.472e+06	7.441e+06	4.559e+04	1.071e+05	5.354e+05	1.694e+04	3.942e+04	1.952e+05
100	6.279e+05	1.481e+06	7.479e+06	4.596e+04	1.078e+05	5.380e+05	1.706e+04	3.965e+04	1.960e+05
