## Supplementary Data: A zip file containing the simulation executable, the source code, R scripts, batch files, and simulation results. for "Age-related late-onset disease heritability patterns and implications for genome-wide association studies": CasesNeededStatisticalPower.csv

age	X1	X2	X3	X4	X5	X6	X7	X8	X9
45	3.208e+05	8.107e+05	4.804e+06	2.480e+04	6.273e+04	3.492e+05	9.615e+03	2.396e+04	1.250e+05
46	3.188e+05	8.322e+05	5.164e+06	2.464e+04	6.296e+04	3.541e+05	9.625e+03	2.367e+04	1.286e+05
47	3.353e+05	8.432e+05	4.692e+06	2.467e+04	6.369e+04	3.558e+05	9.763e+03	2.411e+04	1.282e+05
48	3.298e+05	8.550e+05	4.962e+06	2.570e+04	6.372e+04	3.568e+05	9.866e+03	2.429e+04	1.328e+05
49	3.415e+05	8.509e+05	5.049e+06	2.577e+04	6.611e+04	3.565e+05	9.900e+03	2.489e+04	1.329e+05
50	3.358e+05	8.740e+05	4.817e+06	2.585e+04	6.639e+04	3.673e+05	1.009e+04	2.494e+04	1.345e+05
51	3.444e+05	9.202e+05	4.883e+06	2.627e+04	6.661e+04	3.604e+05	1.019e+04	2.555e+04	1.354e+05
52	3.496e+05	9.350e+05	4.881e+06	2.663e+04	6.858e+04	3.705e+05	1.037e+04	2.529e+04	1.359e+05
53	3.555e+05	9.287e+05	5.226e+06	2.710e+04	6.817e+04	3.726e+05	1.045e+04	2.596e+04	1.386e+05
54	3.707e+05	9.472e+05	5.088e+06	2.733e+04	6.995e+04	3.961e+05	1.070e+04	2.588e+04	1.374e+05
55	3.649e+05	9.523e+05	5.386e+06	2.802e+04	7.118e+04	3.849e+05	1.081e+04	2.616e+04	1.402e+05
56	3.727e+05	9.667e+05	5.260e+06	2.836e+04	7.115e+04	3.811e+05	1.094e+04	2.696e+04	1.438e+05
57	3.849e+05	9.723e+05	5.519e+06	2.880e+04	7.318e+04	3.992e+05	1.115e+04	2.730e+04	1.432e+05
58	3.904e+05	9.893e+05	5.694e+06	2.966e+04	7.393e+04	4.002e+05	1.131e+04	2.778e+04	1.460e+05
59	4.005e+05	1.029e+06	5.712e+06	3.014e+04	7.475e+04	4.003e+05	1.155e+04	2.825e+04	1.482e+05
60	4.106e+05	1.032e+06	5.628e+06	3.070e+04	7.656e+04	4.047e+05	1.175e+04	2.880e+04	1.511e+05
61	4.182e+05	1.047e+06	5.785e+06	3.115e+04	7.789e+04	4.165e+05	1.196e+04	2.926e+04	1.519e+05
62	4.294e+05	1.079e+06	5.809e+06	3.215e+04	8.021e+04	4.303e+05	1.225e+04	2.994e+04	1.544e+05
63	4.369e+05	1.094e+06	6.024e+06	3.268e+04	8.106e+04	4.371e+05	1.249e+04	3.033e+04	1.605e+05
64	4.533e+05	1.120e+06	6.159e+06	3.383e+04	8.302e+04	4.410e+05	1.276e+04	3.094e+04	1.604e+05
65	4.575e+05	1.141e+06	6.168e+06	3.447e+04	8.518e+04	4.426e+05	1.310e+04	3.173e+04	1.647e+05
66	4.716e+05	1.172e+06	6.295e+06	3.546e+04	8.600e+04	4.547e+05	1.339e+04	3.249e+04	1.651e+05
67	4.800e+05	1.210e+06	6.434e+06	3.626e+04	8.854e+04	4.648e+05	1.374e+04	3.317e+04	1.728e+05
68	4.988e+05	1.222e+06	6.520e+06	3.702e+04	9.128e+04	4.774e+05	1.405e+04	3.394e+04	1.744e+05
69	5.166e+05	1.261e+06	6.722e+06	3.832e+04	9.280e+04	4.841e+05	1.440e+04	3.441e+04	1.771e+05
70	5.288e+05	1.283e+06	7.000e+06	3.900e+04	9.495e+04	4.877e+05	1.474e+04	3.546e+04	1.810e+05
71	5.385e+05	1.313e+06	6.922e+06	4.016e+04	9.689e+04	5.045e+05	1.515e+04	3.606e+04	1.857e+05
72	5.532e+05	1.356e+06	7.206e+06	4.103e+04	1.001e+05	5.120e+05	1.556e+04	3.683e+04	1.906e+05
73	5.734e+05	1.399e+06	7.427e+06	4.245e+04	1.020e+05	5.274e+05	1.597e+04	3.793e+04	1.921e+05
74	5.894e+05	1.407e+06	7.403e+06	4.363e+04	1.047e+05	5.408e+05	1.635e+04	3.875e+04	1.955e+05
75	6.085e+05	1.486e+06	7.579e+06	4.489e+04	1.072e+05	5.475e+05	1.682e+04	3.972e+04	1.992e+05
76	6.262e+05	1.511e+06	7.757e+06	4.597e+04	1.101e+05	5.643e+05	1.723e+04	4.043e+04	2.055e+05
77	6.439e+05	1.540e+06	7.934e+06	4.724e+04	1.128e+05	5.802e+05	1.765e+04	4.162e+04	2.083e+05
78	6.655e+05	1.585e+06	7.946e+06	4.892e+04	1.158e+05	5.849e+05	1.808e+04	4.265e+04	2.143e+05
79	6.865e+05	1.612e+06	8.433e+06	4.996e+04	1.179e+05	5.959e+05	1.862e+04	4.358e+04	2.161e+05
80	6.995e+05	1.687e+06	8.557e+06	5.128e+04	1.206e+05	6.016e+05	1.912e+04	4.439e+04	2.219e+05
81	7.184e+05	1.699e+06	8.558e+06	5.278e+04	1.241e+05	6.168e+05	1.962e+04	4.579e+04	2.257e+05
82	7.479e+05	1.739e+06	8.714e+06	5.420e+04	1.273e+05	6.251e+05	2.007e+04	4.658e+04	2.307e+05
83	7.610e+05	1.803e+06	9.053e+06	5.558e+04	1.300e+05	6.508e+05	2.059e+04	4.775e+04	2.366e+05
84	7.871e+05	1.834e+06	8.858e+06	5.688e+04	1.332e+05	6.528e+05	2.108e+04	4.874e+04	2.393e+05
85	8.072e+05	1.885e+06	9.339e+06	5.872e+04	1.366e+05	6.682e+05	2.163e+04	4.980e+04	2.435e+05
86	8.265e+05	1.921e+06	9.324e+06	6.010e+04	1.391e+05	6.755e+05	2.216e+04	5.095e+04	2.473e+05
87	8.482e+05	1.957e+06	9.947e+06	6.133e+04	1.421e+05	7.015e+05	2.264e+04	5.210e+04	2.532e+05
88	8.674e+05	1.986e+06	9.777e+06	6.307e+04	1.449e+05	7.093e+05	2.318e+04	5.316e+04	2.578e+05
89	8.988e+05	2.049e+06	1.015e+07	6.473e+04	1.479e+05	7.255e+05	2.378e+04	5.405e+04	2.607e+05
90	9.220e+05	2.089e+06	1.032e+07	6.613e+04	1.516e+05	7.373e+05	2.434e+04	5.524e+04	2.657e+05
91	9.381e+05	2.137e+06	1.021e+07	6.788e+04	1.547e+05	7.471e+05	2.487e+04	5.638e+04	2.714e+05
92	9.616e+05	2.203e+06	1.046e+07	6.967e+04	1.580e+05	7.601e+05	2.535e+04	5.774e+04	2.769e+05
93	9.754e+05	2.228e+06	1.099e+07	7.096e+04	1.622e+05	7.742e+05	2.598e+04	5.848e+04	2.815e+05
94	1.012e+06	2.280e+06	1.072e+07	7.282e+04	1.644e+05	7.812e+05	2.645e+04	5.971e+04	2.842e+05
95	1.030e+06	2.340e+06	1.117e+07	7.417e+04	1.675e+05	7.951e+05	2.707e+04	6.090e+04	2.886e+05
96	1.060e+06	2.374e+06	1.128e+07	7.593e+04	1.702e+05	8.060e+05	2.756e+04	6.235e+04	2.960e+05
97	1.087e+06	2.428e+06	1.169e+07	7.773e+04	1.728e+05	8.311e+05	2.821e+04	6.325e+04	2.985e+05
98	1.107e+06	2.501e+06	1.168e+07	7.940e+04	1.770e+05	8.457e+05	2.866e+04	6.426e+04	3.041e+05
99	1.118e+06	2.502e+06	1.200e+07	8.108e+04	1.798e+05	8.437e+05	2.939e+04	6.515e+04	3.067e+05
100	1.149e+06	2.534e+06	1.223e+07	8.267e+04	1.831e+05	8.659e+05	2.992e+04	6.638e+04	3.114e+05
