## Supplementary Data: A zip file containing the simulation executable, the source code, R scripts, batch files, and simulation results. for "Age-related late-onset disease heritability patterns and implications for genome-wide association studies": CasesNeededYoungOldCohortStatisticalPower.csv

age	X1	X2	X3	X4	X5	X6	X7	X8	X9
50	3.285e+05	8.440e+05	4.881e+06	2.498e+04	6.368e+04	3.500e+05	9.660e+03	2.408e+04	1.297e+05
51	3.283e+05	8.436e+05	4.878e+06	2.497e+04	6.364e+04	3.498e+05	9.655e+03	2.407e+04	1.297e+05
52	3.281e+05	8.430e+05	4.875e+06	2.495e+04	6.360e+04	3.496e+05	9.649e+03	2.405e+04	1.296e+05
53	3.278e+05	8.422e+05	4.871e+06	2.493e+04	6.354e+04	3.493e+05	9.640e+03	2.403e+04	1.295e+05
54	3.275e+05	8.413e+05	4.866e+06	2.490e+04	6.348e+04	3.489e+05	9.629e+03	2.401e+04	1.293e+05
55	3.271e+05	8.403e+05	4.860e+06	2.487e+04	6.340e+04	3.485e+05	9.618e+03	2.398e+04	1.292e+05
56	3.266e+05	8.391e+05	4.853e+06	2.484e+04	6.332e+04	3.480e+05	9.605e+03	2.395e+04	1.290e+05
57	3.261e+05	8.379e+05	4.846e+06	2.480e+04	6.322e+04	3.475e+05	9.590e+03	2.391e+04	1.288e+05
58	3.256e+05	8.364e+05	4.837e+06	2.476e+04	6.311e+04	3.469e+05	9.574e+03	2.387e+04	1.286e+05
59	3.250e+05	8.349e+05	4.828e+06	2.471e+04	6.299e+04	3.462e+05	9.556e+03	2.382e+04	1.283e+05
60	3.243e+05	8.332e+05	4.818e+06	2.466e+04	6.287e+04	3.455e+05	9.537e+03	2.377e+04	1.281e+05
61	3.236e+05	8.314e+05	4.808e+06	2.461e+04	6.273e+04	3.447e+05	9.516e+03	2.372e+04	1.278e+05
62	3.229e+05	8.295e+05	4.796e+06	2.455e+04	6.258e+04	3.439e+05	9.494e+03	2.367e+04	1.275e+05
63	3.221e+05	8.274e+05	4.784e+06	2.449e+04	6.242e+04	3.430e+05	9.470e+03	2.360e+04	1.271e+05
64	3.212e+05	8.251e+05	4.770e+06	2.442e+04	6.225e+04	3.421e+05	9.443e+03	2.354e+04	1.268e+05
65	3.203e+05	8.228e+05	4.756e+06	2.435e+04	6.206e+04	3.411e+05	9.416e+03	2.347e+04	1.264e+05
66	3.193e+05	8.201e+05	4.740e+06	2.428e+04	6.186e+04	3.399e+05	9.386e+03	2.339e+04	1.260e+05
67	3.182e+05	8.174e+05	4.724e+06	2.420e+04	6.165e+04	3.388e+05	9.355e+03	2.331e+04	1.255e+05
68	3.171e+05	8.145e+05	4.706e+06	2.411e+04	6.144e+04	3.375e+05	9.322e+03	2.323e+04	1.251e+05
69	3.159e+05	8.114e+05	4.687e+06	2.402e+04	6.120e+04	3.362e+05	9.287e+03	2.314e+04	1.246e+05
70	3.147e+05	8.082e+05	4.667e+06	2.393e+04	6.095e+04	3.348e+05	9.250e+03	2.305e+04	1.241e+05
71	3.135e+05	8.048e+05	4.646e+06	2.383e+04	6.069e+04	3.333e+05	9.212e+03	2.295e+04	1.235e+05
72	3.121e+05	8.014e+05	4.625e+06	2.372e+04	6.042e+04	3.318e+05	9.171e+03	2.284e+04	1.229e+05
73	3.107e+05	7.977e+05	4.603e+06	2.362e+04	6.015e+04	3.302e+05	9.129e+03	2.274e+04	1.223e+05
74	3.093e+05	7.938e+05	4.579e+06	2.351e+04	5.985e+04	3.285e+05	9.086e+03	2.263e+04	1.217e+05
75	3.078e+05	7.899e+05	4.556e+06	2.339e+04	5.956e+04	3.268e+05	9.041e+03	2.251e+04	1.211e+05
76	3.063e+05	7.860e+05	4.532e+06	2.328e+04	5.925e+04	3.251e+05	8.996e+03	2.240e+04	1.204e+05
77	3.048e+05	7.819e+05	4.507e+06	2.316e+04	5.893e+04	3.232e+05	8.949e+03	2.228e+04	1.198e+05
78	3.032e+05	7.776e+05	4.482e+06	2.304e+04	5.861e+04	3.214e+05	8.901e+03	2.215e+04	1.191e+05
79	3.016e+05	7.734e+05	4.456e+06	2.292e+04	5.829e+04	3.196e+05	8.853e+03	2.203e+04	1.184e+05
80	2.999e+05	7.692e+05	4.430e+06	2.279e+04	5.796e+04	3.177e+05	8.804e+03	2.190e+04	1.177e+05
81	2.983e+05	7.648e+05	4.403e+06	2.266e+04	5.763e+04	3.158e+05	8.754e+03	2.178e+04	1.170e+05
82	2.967e+05	7.605e+05	4.377e+06	2.254e+04	5.730e+04	3.138e+05	8.704e+03	2.165e+04	1.162e+05
83	2.950e+05	7.561e+05	4.350e+06	2.241e+04	5.696e+04	3.119e+05	8.654e+03	2.152e+04	1.155e+05
84	2.934e+05	7.517e+05	4.322e+06	2.228e+04	5.663e+04	3.100e+05	8.604e+03	2.139e+04	1.148e+05
85	2.918e+05	7.474e+05	4.295e+06	2.216e+04	5.629e+04	3.080e+05	8.555e+03	2.126e+04	1.141e+05
86	2.901e+05	7.430e+05	4.268e+06	2.203e+04	5.596e+04	3.061e+05	8.505e+03	2.113e+04	1.134e+05
87	2.886e+05	7.387e+05	4.241e+06	2.191e+04	5.562e+04	3.042e+05	8.456e+03	2.100e+04	1.126e+05
88	2.870e+05	7.344e+05	4.214e+06	2.179e+04	5.529e+04	3.023e+05	8.407e+03	2.088e+04	1.119e+05
89	2.854e+05	7.302e+05	4.188e+06	2.167e+04	5.497e+04	3.004e+05	8.359e+03	2.075e+04	1.112e+05
90	2.839e+05	7.260e+05	4.161e+06	2.154e+04	5.465e+04	2.985e+05	8.311e+03	2.063e+04	1.105e+05
91	2.823e+05	7.218e+05	4.135e+06	2.142e+04	5.432e+04	2.967e+05	8.263e+03	2.051e+04	1.098e+05
92	2.808e+05	7.176e+05	4.109e+06	2.131e+04	5.401e+04	2.949e+05	8.216e+03	2.038e+04	1.092e+05
93	2.793e+05	7.134e+05	4.083e+06	2.119e+04	5.369e+04	2.930e+05	8.169e+03	2.026e+04	1.085e+05
94	2.778e+05	7.092e+05	4.058e+06	2.107e+04	5.338e+04	2.912e+05	8.123e+03	2.014e+04	1.078e+05
95	2.763e+05	7.051e+05	4.032e+06	2.095e+04	5.307e+04	2.894e+05	8.077e+03	2.002e+04	1.071e+05
96	2.748e+05	7.010e+05	4.007e+06	2.084e+04	5.276e+04	2.876e+05	8.032e+03	1.991e+04	1.065e+05
97	2.733e+05	6.969e+05	3.982e+06	2.072e+04	5.246e+04	2.858e+05	7.987e+03	1.979e+04	1.058e+05
98	2.719e+05	6.928e+05	3.957e+06	2.061e+04	5.216e+04	2.840e+05	7.942e+03	1.967e+04	1.052e+05
99	2.704e+05	6.888e+05	3.933e+06	2.050e+04	5.186e+04	2.822e+05	7.897e+03	1.956e+04	1.045e+05
100	2.689e+05	6.848e+05	3.908e+06	2.038e+04	5.157e+04	2.804e+05	7.853e+03	1.944e+04	1.039e+05
