## Supplementary Data: A zip file containing the simulation executable, the source code, R scripts, batch files, and simulation results. for "Age-related late-onset disease heritability patterns and implications for genome-wide association studies": CohortHeritabilityAnalysis.csv

Age	PopMean	PopVar	PopSD	CaseMean	CaseVar	CaseSD	CumulativeCaseMean	CumulativeCaseVar	CumulativeCaseSD	Heritability	MeanOR	CaseOR	nControls	nCases	CumIncidence	nIncidence	nLifetimeIncidence	nAbsoluteIncidence
50	-0.0075368	2.0525	1.4327	2.5343	2.9632	1.7214	0	0	0	0.3842	0.99249	12.608	1874970018	5588554	0	0	0	0
51	-0.0085631	2.0497	1.4317	2.523	2.9385	1.7142	0	0	0	0.38388	0.99147	12.466	1866031724	6345180	0	0	0	0
52	-0.0097089	2.0466	1.4306	2.5113	2.9131	1.7068	0	0	0	0.38352	0.99034	12.321	1856303213	7187228	0	0	0	0
53	-0.010977	2.0432	1.4294	2.4985	2.886	1.6988	0	0	0	0.38312	0.98908	12.165	1845735785	8121766	0	0	0	0
54	-0.01239	2.0395	1.4281	2.485	2.8591	1.6909	0	0	0	0.38269	0.98769	12.001	1834297802	9156541	0	0	0	0
55	-0.013953	2.0354	1.4267	2.4712	2.8308	1.6825	0	0	0	0.38222	0.98614	11.837	1821957649	10299434	0	0	0	0
56	-0.015688	2.0309	1.4251	2.4571	2.8025	1.6741	0	0	0	0.3817	0.98443	11.671	1808689583	11558119	0	0	0	0
57	-0.017594	2.026	1.4234	2.4421	2.7738	1.6655	0	0	0	0.38113	0.98256	11.497	1794446137	12940417	0	0	0	0
58	-0.019692	2.0207	1.4215	2.4264	2.7448	1.6567	0	0	0	0.38051	0.9805	11.318	1779191813	14454172	0	0	0	0
59	-0.022	2.015	1.4195	2.41	2.7153	1.6478	0	0	0	0.37984	0.97824	11.134	1762888753	16105006	0	0	0	0
60	-0.024522	2.0088	1.4173	2.3929	2.6855	1.6388	0	0	0	0.37912	0.97578	10.945	1745499414	17899687	0	0	0	0
61	-0.027273	2.0022	1.415	2.3751	2.6551	1.6295	0	0	0	0.37834	0.9731	10.752	1726974268	19842119	0	0	0	0
62	-0.030267	1.995	1.4125	2.3569	2.6252	1.6203	0	0	0	0.3775	0.97019	10.558	1707261389	21935592	0	0	0	0
63	-0.033513	1.9874	1.4098	2.3381	2.5954	1.611	0	0	0	0.3766	0.96704	10.362	1686290475	24182226	0	0	0	0
64	-0.037026	1.9793	1.4069	2.3188	2.5656	1.6017	0	0	0	0.37564	0.96365	10.164	1663986666	26581220	0	0	0	0
65	-0.040812	1.9707	1.4038	2.2992	2.5359	1.5924	0	0	0	0.37461	0.96001	9.9662	1640251944	29125639	0	0	0	0
66	-0.044874	1.9615	1.4006	2.2791	2.5065	1.5832	0	0	0	0.37353	0.95612	9.768	1614960833	31808298	0	0	0	0
67	-0.049217	1.952	1.3971	2.2587	2.4776	1.574	0	0	0	0.37238	0.95197	9.5702	1588024755	34616638	0	0	0	0
68	-0.053841	1.9419	1.3935	2.2379	2.4491	1.5649	0	0	0	0.37118	0.94758	9.3734	1559337900	37532548	0	0	0	0
69	-0.058766	1.9314	1.3898	2.2169	2.4208	1.5559	0	0	0	0.36991	0.94293	9.1787	1528789281	40536695	0	0	0	0
70	-0.063964	1.9205	1.3858	2.1957	2.3932	1.547	0	0	0	0.36859	0.93804	8.986	1496299217	43603407	0	0	0	0
71	-0.069453	1.9091	1.3817	2.1743	2.3661	1.5382	0	0	0	0.36721	0.9329	8.796	1461755279	46701723	0	0	0	0
72	-0.075214	1.8975	1.3775	2.1527	2.3393	1.5295	0	0	0	0.36579	0.92754	8.6085	1425043692	49796017	0	0	0	0
73	-0.081235	1.8854	1.3731	2.1312	2.3134	1.521	0	0	0	0.36431	0.92198	8.4248	1386108374	52840472	0	0	0	0
74	-0.087504	1.8731	1.3686	2.1095	2.2883	1.5127	0	0	0	0.36279	0.91622	8.2445	1344843386	55790999	0	0	0	0
75	-0.094026	1.8605	1.364	2.0879	2.2638	1.5046	0	0	0	0.36123	0.91026	8.0681	1301240075	58595300	0	0	0	0
76	-0.10077	1.8476	1.3593	2.0665	2.2399	1.4966	0	0	0	0.35964	0.90415	7.8972	1255228248	61198158	0	0	0	0
77	-0.10772	1.8346	1.3545	2.0451	2.2166	1.4888	0	0	0	0.35801	0.89788	7.7299	1206800981	63544929	0	0	0	0
78	-0.11486	1.8215	1.3496	2.0238	2.1941	1.4812	0	0	0	0.35636	0.89149	7.5672	1155969124	65568959	0	0	0	0
79	-0.12215	1.8083	1.3447	2.0027	2.1721	1.4738	0	0	0	0.35469	0.88501	7.4087	1102801947	67213676	0	0	0	0
80	-0.12961	1.7949	1.3398	1.9816	2.1508	1.4666	0	0	0	0.353	0.87844	7.2546	1047378788	68425211	0	0	0	0
81	-0.13719	1.7816	1.3348	1.9608	2.1301	1.4595	0	0	0	0.3513	0.87181	7.1047	989880772	69151731	0	0	0	0
82	-0.1449	1.7683	1.3298	1.9402	2.1099	1.4525	0	0	0	0.34959	0.86511	6.9601	930526201	69350594	0	0	0	0
83	-0.1527	1.755	1.3248	1.9196	2.0902	1.4458	0	0	0	0.34788	0.85838	6.8184	869586051	68973141	0	0	0	0
84	-0.16057	1.7419	1.3198	1.8993	2.0713	1.4392	0	0	0	0.34617	0.85166	6.6814	807398509	68004184	0	0	0	0
85	-0.16848	1.7288	1.3148	1.8793	2.0527	1.4327	0	0	0	0.34447	0.84495	6.5489	744365120	66430422	0	0	0	0
86	-0.1764	1.7158	1.3099	1.8596	2.0346	1.4264	0	0	0	0.34277	0.83828	6.421	681001850	64258869	0	0	0	0
87	-0.18436	1.7031	1.305	1.8402	2.0168	1.4202	0	0	0	0.34109	0.83164	6.2976	617875374	61516936	0	0	0	0
88	-0.19234	1.6905	1.3002	1.8212	1.9995	1.414	0	0	0	0.33943	0.82503	6.1792	555605348	58258236	0	0	0	0
89	-0.2003	1.6781	1.2954	1.8025	1.9828	1.4081	0	0	0	0.33778	0.81848	6.065	494815391	54539742	0	0	0	0
90	-0.20827	1.6659	1.2907	1.7845	1.9664	1.4023	0	0	0	0.33615	0.81199	5.9567	436165602	50444039	0	0	0	0
91	-0.21619	1.6538	1.286	1.7668	1.9508	1.3967	0	0	0	0.33453	0.80558	5.8523	380256079	46069196	0	0	0	0
92	-0.22409	1.6419	1.2814	1.7499	1.9355	1.3912	0	0	0	0.33292	0.79924	5.7539	327669962	41523712	0	0	0	0
93	-0.23207	1.6301	1.2768	1.7332	1.921	1.386	0	0	0	0.33133	0.79289	5.6589	278951735	36928253	0	0	0	0
94	-0.23999	1.6186	1.2722	1.7174	1.9068	1.3809	0	0	0	0.32975	0.78664	5.5698	234492953	32388593	0	0	0	0
95	-0.24791	1.6071	1.2677	1.7023	1.8935	1.376	0	0	0	0.32818	0.78043	5.4867	194574366	28006385	0	0	0	0
96	-0.25591	1.5958	1.2632	1.688	1.8811	1.3715	0	0	0	0.32662	0.77421	5.4086	159303053	23871238	0	0	0	0
97	-0.26392	1.5847	1.2588	1.6744	1.8702	1.3675	0	0	0	0.32509	0.76803	5.3357	128663396	20052059	0	0	0	0
98	-0.27193	1.5736	1.2544	1.6617	1.8609	1.3641	0	0	0	0.32355	0.7619	5.2684	102501433	16601682	0	0	0	0
99	-0.28001	1.5624	1.25	1.65	1.852	1.3609	0	0	0	0.322	0.75578	5.2068	80553470	13549939	0	0	0	0
100	-0.28793	1.5518	1.2457	1.639	1.8444	1.3581	0	0	0	0.32052	0.74981	5.1499	62464447	10899883	0	0	0	0
101	-0.29598	1.5409	1.2413	1.6291	1.8376	1.3556	0	0	0	0.31898	0.7438	5.0994	47808050	8648071	0	0	0	0
102	-0.30398	1.5301	1.237	1.6205	1.8327	1.3538	0	0	0	0.31745	0.73788	5.0558	36122648	6768126	0	0	0	0
103	-0.31202	1.5198	1.2328	1.6128	1.8291	1.3524	0	0	0	0.31598	0.73197	5.0168	26956306	5226087	0	0	0	0
